# Fatty Acid β-oxidation and Ferroptosis Define a Survival-Productivity Trade Off in CHO fed-Batch Bioreactors

**DOI:** 10.64898/2026.08.20.745185

**Authors:** Charles Eldrid, John Raven, Robyn Hoare, Sam Whitwam, Alan Dickson, Andrew Pitt, Leon Pybus, Perdita Barran

## Abstract

Fed-batch production in Chinese hamster ovary cells is usually optimised empirically, yet the intracellular mechanisms that determine whether cells sustain productivity or enter terminal decline remain poorly resolved. Here, we combine longitudinal proteomics and intracellular metabolomics across differential ambr250 fed-batch processes to define the metabolic programmes associated with CHO cell viability and antibody production. Across media/feed combinations and an intensified seeding regime, culture progression followed a conserved trajectory from proliferation to metabolic transition and terminal stress. The high-stress state was characterised by a switch toward mitochondrial and peroxisomal fatty acid β-oxidation, lipid remodelling, oxidative burden and activation of ferroptosis-associated pathways. Enriched feed conditions delayed this transition through enhanced redox and glutathione-linked defence, but did not proportionally increase antibody titre, revealing a trade-off in which cellular resources are diverted from recombinant protein production toward survival. These data identify fatty acid metabolism and ferroptosis as key constraints on late-stage CHO fed-batch performance and provide a mechanistic framework for rational feed design and host-cell engineering.
