## Supplementary material for "Fatty Acid β-oxidation and Ferroptosis Define a Survival-Productivity Trade Off in CHO fed-Batch Bioreactors": GO_Biological_Process_2025.Mouse.enrichr.reports.txt

Gene_set	Term	Overlap	P-value	Adjusted P-value	Old P-value	Old Adjusted P-value	Odds Ratio	Combined Score	Genes
GO_Biological_Process_2025	Cellular Response to Insulin Stimulus (GO:0032869)	3/108	8.837773e-04	1.260401e-01	0	0	1.773214e+01	1.246801e+02	PKM;RAB13;IDE
GO_Biological_Process_2025	Organophosphate Biosynthetic Process (GO:0090407)	2/34	1.611348e-03	1.260401e-01	0	0	3.775189e+01	2.427705e+02	MOCS2;AGPAT4
GO_Biological_Process_2025	DNA-templated DNA Replication (GO:0006261)	2/55	4.168303e-03	1.260401e-01	0	0	2.276958e+01	1.247829e+02	RFC5;WDR18
GO_Biological_Process_2025	ERBB Signaling Pathway (GO:0038127)	2/58	4.624659e-03	1.260401e-01	0	0	2.154654e+01	1.158418e+02	CPNE3;PTK2
GO_Biological_Process_2025	Regulation of Translational Initiation (GO:0006446)	2/69	6.484998e-03	1.260401e-01	0	0	1.799910e+01	9.068419e+01	EIF4G3;EIF4B
GO_Biological_Process_2025	DNA Replication (GO:0006260)	2/73	7.232836e-03	1.260401e-01	0	0	1.698165e+01	8.370465e+01	RFC5;WDR18
GO_Biological_Process_2025	Regulation of Macrophage Proliferation (GO:0120040)	1/5	8.720203e-03	1.260401e-01	0	0	1.467721e+02	6.960097e+02	PTK2
GO_Biological_Process_2025	Positive Regulation of Protein Localization to Chromosome, Telomeric Region (GO:1904816)	1/5	8.720203e-03	1.260401e-01	0	0	1.467721e+02	6.960097e+02	GNL3
GO_Biological_Process_2025	Regulation of Protein Localization to Chromosome, Telomeric Region (GO:1904814)	1/5	8.720203e-03	1.260401e-01	0	0	1.467721e+02	6.960097e+02	GNL3
GO_Biological_Process_2025	Bradykinin Catabolic Process (GO:0010815)	1/5	8.720203e-03	1.260401e-01	0	0	1.467721e+02	6.960097e+02	IDE
GO_Biological_Process_2025	Response to Insulin (GO:0032868)	2/82	9.050721e-03	1.260401e-01	0	0	1.506439e+01	7.087663e+01	PKM;RAB13
GO_Biological_Process_2025	Antigen Processing and Presentation of Endogenous Peptide Antigen via MHC Class I (GO:0019885)	1/6	1.045537e-02	1.260401e-01	0	0	1.174118e+02	5.354728e+02	IDE
GO_Biological_Process_2025	Detection of Muscle Stretch (GO:0035995)	1/6	1.045537e-02	1.260401e-01	0	0	1.174118e+02	5.354728e+02	PTK2
GO_Biological_Process_2025	Cellular Response to Peptide Hormone Stimulus (GO:0071375)	2/94	1.175735e-02	1.260401e-01	0	0	1.309157e+01	5.816946e+01	PKM;RAB13
GO_Biological_Process_2025	Transcription Initiation at RNA Polymerase I Promoter (GO:0006361)	1/7	1.218758e-02	1.260401e-01	0	0	9.783824e+01	4.312062e+02	UBTF
GO_Biological_Process_2025	IMP Biosynthetic Process (GO:0006188)	1/7	1.218758e-02	1.260401e-01	0	0	9.783824e+01	4.312062e+02	AMPD3
GO_Biological_Process_2025	Regulation of Protein Localization to Cilium (GO:1903564)	1/7	1.218758e-02	1.260401e-01	0	0	9.783824e+01	4.312062e+02	LZTFL1
GO_Biological_Process_2025	Positive Regulation of Fibroblast Migration (GO:0010763)	1/7	1.218758e-02	1.260401e-01	0	0	9.783824e+01	4.312062e+02	PTK2
GO_Biological_Process_2025	Positive Regulation of Intracellular Estrogen Receptor Signaling Pathway (GO:0033148)	1/8	1.391685e-02	1.260401e-01	0	0	8.385714e+01	3.584604e+02	WBP2
GO_Biological_Process_2025	Establishment of Protein Localization to Chromatin (GO:0071169)	1/8	1.391685e-02	1.260401e-01	0	0	8.385714e+01	3.584604e+02	WBP2
GO_Biological_Process_2025	NAD Biosynthetic Process (GO:0009435)	1/8	1.391685e-02	1.260401e-01	0	0	8.385714e+01	3.584604e+02	NAPRT
GO_Biological_Process_2025	Positive Regulation of DNA-directed DNA Polymerase Activity (GO:1900264)	1/8	1.391685e-02	1.260401e-01	0	0	8.385714e+01	3.584604e+02	RFC5
GO_Biological_Process_2025	Complement Activation, Lectin Pathway (GO:0001867)	1/8	1.391685e-02	1.260401e-01	0	0	8.385714e+01	3.584604e+02	KRT1
GO_Biological_Process_2025	Positive Regulation of Translation (GO:0045727)	2/108	1.530671e-02	1.260401e-01	0	0	1.135449e+01	4.745567e+01	PKM;EIF4G3
GO_Biological_Process_2025	Endothelial Cell Chemotaxis (GO:0035767)	1/9	1.564317e-02	1.260401e-01	0	0	7.337132e+01	3.050575e+02	RAB13
GO_Biological_Process_2025	Positive Regulation of Intracellular Steroid Hormone Receptor Signaling Pathway (GO:0033145)	1/9	1.564317e-02	1.260401e-01	0	0	7.337132e+01	3.050575e+02	WBP2
GO_Biological_Process_2025	IMP Metabolic Process (GO:0046040)	1/9	1.564317e-02	1.260401e-01	0	0	7.337132e+01	3.050575e+02	AMPD3
GO_Biological_Process_2025	Formation of Translation Preinitiation Complex (GO:0001731)	1/9	1.564317e-02	1.260401e-01	0	0	7.337132e+01	3.050575e+02	EIF4B
GO_Biological_Process_2025	Hormone Catabolic Process (GO:0042447)	1/9	1.564317e-02	1.260401e-01	0	0	7.337132e+01	3.050575e+02	IDE
GO_Biological_Process_2025	Insulin Metabolic Process (GO:1901142)	1/9	1.564317e-02	1.260401e-01	0	0	7.337132e+01	3.050575e+02	IDE
GO_Biological_Process_2025	NAD Biosynthetic Process via the Salvage Pathway (GO:0034355)	1/10	1.736657e-02	1.260401e-01	0	0	6.521569e+01	2.643328e+02	NAPRT
GO_Biological_Process_2025	Positive Regulation of Protein Sumoylation (GO:0033235)	1/10	1.736657e-02	1.260401e-01	0	0	6.521569e+01	2.643328e+02	GNL3
GO_Biological_Process_2025	Copper Ion Transport (GO:0006825)	1/10	1.736657e-02	1.260401e-01	0	0	6.521569e+01	2.643328e+02	COX17
GO_Biological_Process_2025	AMP Metabolic Process (GO:0046033)	1/11	1.908703e-02	1.260401e-01	0	0	5.869118e+01	2.323435e+02	AMPD3
GO_Biological_Process_2025	Purine Ribonucleoside Monophosphate Biosynthetic Process (GO:0009168)	1/11	1.908703e-02	1.260401e-01	0	0	5.869118e+01	2.323435e+02	AMPD3
GO_Biological_Process_2025	Mitochondrial Electron Transport, Ubiquinol to Cytochrome C (GO:0006122)	1/11	1.908703e-02	1.260401e-01	0	0	5.869118e+01	2.323435e+02	UQCRB
GO_Biological_Process_2025	Positive Regulation of Oxidoreductase Activity (GO:0051353)	1/11	1.908703e-02	1.260401e-01	0	0	5.869118e+01	2.323435e+02	COX17
GO_Biological_Process_2025	Progesterone Receptor Signaling Pathway (GO:0050847)	1/11	1.908703e-02	1.260401e-01	0	0	5.869118e+01	2.323435e+02	WBP2
GO_Biological_Process_2025	Protein Kinase A Signaling (GO:0010737)	1/12	2.080456e-02	1.260401e-01	0	0	5.335294e+01	2.066137e+02	RAB13
GO_Biological_Process_2025	Fibrinolysis (GO:0042730)	1/12	2.080456e-02	1.260401e-01	0	0	5.335294e+01	2.066137e+02	KRT1
GO_Biological_Process_2025	Vascular Endothelial Cell Response to Fluid Shear Stress (GO:0097699)	1/12	2.080456e-02	1.260401e-01	0	0	5.335294e+01	2.066137e+02	PTK2
GO_Biological_Process_2025	Purine Ribonucleoside Monophosphate Metabolic Process (GO:0009167)	1/12	2.080456e-02	1.260401e-01	0	0	5.335294e+01	2.066137e+02	AMPD3
GO_Biological_Process_2025	acetyl-CoA Biosynthetic Process (GO:0006085)	1/12	2.080456e-02	1.260401e-01	0	0	5.335294e+01	2.066137e+02	ACSS1
GO_Biological_Process_2025	Negative Regulation of Amyloid Fibril Formation (GO:1905907)	1/12	2.080456e-02	1.260401e-01	0	0	5.335294e+01	2.066137e+02	PFDN4
GO_Biological_Process_2025	Protein Localization to Plasma Membrane (GO:0072659)	2/132	2.231447e-02	1.260401e-01	0	0	9.247086e+00	3.516223e+01	GORASP2;RAB13
GO_Biological_Process_2025	Protein Heterotetramerization (GO:0051290)	1/13	2.251918e-02	1.260401e-01	0	0	4.890441e+01	1.855134e+02	KRT1
GO_Biological_Process_2025	ERBB2 Signaling Pathway (GO:0038128)	1/13	2.251918e-02	1.260401e-01	0	0	4.890441e+01	1.855134e+02	CPNE3
GO_Biological_Process_2025	Cellular Response to Growth Hormone Stimulus (GO:0071378)	1/13	2.251918e-02	1.260401e-01	0	0	4.890441e+01	1.855134e+02	PTK2
GO_Biological_Process_2025	Response to Progesterone (GO:0032570)	1/13	2.251918e-02	1.260401e-01	0	0	4.890441e+01	1.855134e+02	WBP2
GO_Biological_Process_2025	Establishment of Protein Localization to Chromosome (GO:0070199)	1/14	2.423087e-02	1.260401e-01	0	0	4.514027e+01	1.679276e+02	WBP2
GO_Biological_Process_2025	Positive Regulation of Macrophage Chemotaxis (GO:0010759)	1/14	2.423087e-02	1.260401e-01	0	0	4.514027e+01	1.679276e+02	PTK2
GO_Biological_Process_2025	Cellular Response to Estrogen Stimulus (GO:0071391)	1/14	2.423087e-02	1.260401e-01	0	0	4.514027e+01	1.679276e+02	WBP2
GO_Biological_Process_2025	acyl-CoA Biosynthetic Process (GO:0071616)	1/14	2.423087e-02	1.260401e-01	0	0	4.514027e+01	1.679276e+02	ACSS1
GO_Biological_Process_2025	Response to Muscle Stretch (GO:0035994)	1/14	2.423087e-02	1.260401e-01	0	0	4.514027e+01	1.679276e+02	PTK2
GO_Biological_Process_2025	Regulation of Aerobic Respiration (GO:1903715)	1/14	2.423087e-02	1.260401e-01	0	0	4.514027e+01	1.679276e+02	IDE
GO_Biological_Process_2025	2-Oxoglutarate Metabolic Process (GO:0006103)	1/15	2.593966e-02	1.260401e-01	0	0	4.191387e+01	1.530687e+02	L2HGDH
GO_Biological_Process_2025	Arp2/3 Complex-Mediated Actin Nucleation (GO:0034314)	1/15	2.593966e-02	1.260401e-01	0	0	4.191387e+01	1.530687e+02	ARPC5L
GO_Biological_Process_2025	Amyloid-Beta Metabolic Process (GO:0050435)	1/15	2.593966e-02	1.260401e-01	0	0	4.191387e+01	1.530687e+02	IDE
GO_Biological_Process_2025	Positive Regulation of Cytoplasmic Translation (GO:2000767)	1/15	2.593966e-02	1.260401e-01	0	0	4.191387e+01	1.530687e+02	PKM
GO_Biological_Process_2025	Peptide Catabolic Process (GO:0043171)	1/16	2.764554e-02	1.260401e-01	0	0	3.911765e+01	1.403655e+02	IDE
GO_Biological_Process_2025	Regulation of Amyloid Fibril Formation (GO:1905906)	1/16	2.764554e-02	1.260401e-01	0	0	3.911765e+01	1.403655e+02	PFDN4
GO_Biological_Process_2025	Transcription by RNA Polymerase I (GO:0006360)	1/17	2.934851e-02	1.260401e-01	0	0	3.667096e+01	1.293940e+02	UBTF
GO_Biological_Process_2025	Positive Regulation of Leukocyte Proliferation (GO:0070665)	1/17	2.934851e-02	1.260401e-01	0	0	3.667096e+01	1.293940e+02	PTK2
GO_Biological_Process_2025	acetyl-CoA Metabolic Process (GO:0006084)	1/17	2.934851e-02	1.260401e-01	0	0	3.667096e+01	1.293940e+02	ACSS1
GO_Biological_Process_2025	Actin Filament Capping (GO:0051693)	1/17	2.934851e-02	1.260401e-01	0	0	3.667096e+01	1.293940e+02	CAPZA1
GO_Biological_Process_2025	Cortical Actin Cytoskeleton Organization (GO:0030866)	1/17	2.934851e-02	1.260401e-01	0	0	3.667096e+01	1.293940e+02	RAB13
GO_Biological_Process_2025	Negative Regulation of Anoikis (GO:2000811)	1/17	2.934851e-02	1.260401e-01	0	0	3.667096e+01	1.293940e+02	PTK2
GO_Biological_Process_2025	Barbed-End Actin Filament Capping (GO:0051016)	1/17	2.934851e-02	1.260401e-01	0	0	3.667096e+01	1.293940e+02	CAPZA1
GO_Biological_Process_2025	Regulation of Protein Sumoylation (GO:0033233)	1/17	2.934851e-02	1.260401e-01	0	0	3.667096e+01	1.293940e+02	GNL3
GO_Biological_Process_2025	Positive Regulation of Sprouting Angiogenesis (GO:1903672)	1/18	3.104859e-02	1.260401e-01	0	0	3.451211e+01	1.198330e+02	PKM
GO_Biological_Process_2025	Regulation of Cellular Respiration (GO:0043457)	1/18	3.104859e-02	1.260401e-01	0	0	3.451211e+01	1.198330e+02	IDE
GO_Biological_Process_2025	Actin Nucleation (GO:0045010)	1/19	3.274578e-02	1.260401e-01	0	0	3.259314e+01	1.114353e+02	ARPC5L
GO_Biological_Process_2025	Antigen Processing and Presentation of Peptide Antigen via MHC Class I (GO:0002474)	1/19	3.274578e-02	1.260401e-01	0	0	3.259314e+01	1.114353e+02	IDE
GO_Biological_Process_2025	Detection of Mechanical Stimulus (GO:0050982)	1/19	3.274578e-02	1.260401e-01	0	0	3.259314e+01	1.114353e+02	PTK2
GO_Biological_Process_2025	Protein Heterooligomerization (GO:0051291)	1/20	3.444008e-02	1.260401e-01	0	0	3.087616e+01	1.040074e+02	KRT1
GO_Biological_Process_2025	Positive Regulation of Ion Transmembrane Transporter Activity (GO:0032414)	1/20	3.444008e-02	1.260401e-01	0	0	3.087616e+01	1.040074e+02	COX17
GO_Biological_Process_2025	Protein Neddylation (GO:0045116)	1/20	3.444008e-02	1.260401e-01	0	0	3.087616e+01	1.040074e+02	UBE2F
GO_Biological_Process_2025	Regulation of Fibroblast Migration (GO:0010762)	1/20	3.444008e-02	1.260401e-01	0	0	3.087616e+01	1.040074e+02	PTK2
GO_Biological_Process_2025	Positive Regulation of Macrophage Migration (GO:1905523)	1/20	3.444008e-02	1.260401e-01	0	0	3.087616e+01	1.040074e+02	PTK2
GO_Biological_Process_2025	Regulation of Granulocyte Chemotaxis (GO:0071622)	1/20	3.444008e-02	1.260401e-01	0	0	3.087616e+01	1.040074e+02	PTK2
GO_Biological_Process_2025	Cilium Movement Involved in Cell Motility (GO:0060294)	1/20	3.444008e-02	1.260401e-01	0	0	3.087616e+01	1.040074e+02	DNAH3
GO_Biological_Process_2025	Peptide Cross-Linking (GO:0018149)	1/21	3.613150e-02	1.260401e-01	0	0	2.933088e+01	9.739584e+01	KRT1
GO_Biological_Process_2025	Regulation of Macrophage Chemotaxis (GO:0010758)	1/21	3.613150e-02	1.260401e-01	0	0	2.933088e+01	9.739584e+01	PTK2
GO_Biological_Process_2025	Growth Hormone Receptor Signaling Pathway (GO:0060396)	1/21	3.613150e-02	1.260401e-01	0	0	2.933088e+01	9.739584e+01	PTK2
GO_Biological_Process_2025	Antigen Processing and Presentation of Endogenous Peptide Antigen (GO:0002483)	1/21	3.613150e-02	1.260401e-01	0	0	2.933088e+01	9.739584e+01	IDE
GO_Biological_Process_2025	Regulation of Cell-Substrate Junction Assembly (GO:0090109)	1/21	3.613150e-02	1.260401e-01	0	0	2.933088e+01	9.739584e+01	PTK2
GO_Biological_Process_2025	Fc-gamma Receptor Signaling Pathway Involved in Phagocytosis (GO:0038096)	1/22	3.782003e-02	1.289319e-01	0	0	2.793277e+01	9.147749e+01	PTK2
GO_Biological_Process_2025	Regulation of Anoikis (GO:2000209)	1/22	3.782003e-02	1.289319e-01	0	0	2.793277e+01	9.147749e+01	PTK2
GO_Biological_Process_2025	Placenta Development (GO:0001890)	1/23	3.950570e-02	1.314526e-01	0	0	2.666176e+01	8.615244e+01	PTK2
GO_Biological_Process_2025	Positive Regulation of Catabolic Process (GO:0009896)	2/183	4.067044e-02	1.314526e-01	0	0	6.624477e+00	2.121326e+01	IDE;PTK2
GO_Biological_Process_2025	Fc Receptor Mediated Stimulatory Signaling Pathway (GO:0002431)	1/24	4.118849e-02	1.314526e-01	0	0	2.550128e+01	8.133878e+01	PTK2
GO_Biological_Process_2025	Mitochondrial Cytochrome C Oxidase Assembly (GO:0033617)	1/24	4.118849e-02	1.314526e-01	0	0	2.550128e+01	8.133878e+01	COX17
GO_Biological_Process_2025	Negative Regulation of Protein Localization to Cell Periphery (GO:1904376)	1/24	4.118849e-02	1.314526e-01	0	0	2.550128e+01	8.133878e+01	LZTFL1
GO_Biological_Process_2025	Response to Ketone (GO:1901654)	1/24	4.118849e-02	1.314526e-01	0	0	2.550128e+01	8.133878e+01	WBP2
GO_Biological_Process_2025	Regulation of Cytoplasmic Translation (GO:2000765)	1/26	4.454550e-02	1.389522e-01	0	0	2.345882e+01	7.298613e+01	PKM
GO_Biological_Process_2025	Cellular Catabolic Process (GO:0044248)	1/27	4.621972e-02	1.389522e-01	0	0	2.255543e+01	6.934326e+01	IDE
GO_Biological_Process_2025	Regulation of Intracellular Estrogen Receptor Signaling Pathway (GO:0033146)	1/27	4.621972e-02	1.389522e-01	0	0	2.255543e+01	6.934326e+01	WBP2
GO_Biological_Process_2025	Respiratory Chain Complex IV Assembly (GO:0008535)	1/27	4.621972e-02	1.389522e-01	0	0	2.255543e+01	6.934326e+01	COX17
GO_Biological_Process_2025	Cilium-Dependent Cell Motility (GO:0060285)	1/27	4.621972e-02	1.389522e-01	0	0	2.255543e+01	6.934326e+01	DNAH3
GO_Biological_Process_2025	ADP Catabolic Process (GO:0046032)	1/28	4.789108e-02	1.389522e-01	0	0	2.171895e+01	6.600012e+01	PKM
GO_Biological_Process_2025	Phospholipid Biosynthetic Process (GO:0008654)	1/28	4.789108e-02	1.389522e-01	0	0	2.171895e+01	6.600012e+01	AGPAT4
GO_Biological_Process_2025	Glycolytic Process (GO:0006096)	1/28	4.789108e-02	1.389522e-01	0	0	2.171895e+01	6.600012e+01	PKM
GO_Biological_Process_2025	Regulation of Translation (GO:0006417)	2/201	4.814481e-02	1.389522e-01	0	0	6.019796e+00	1.826130e+01	EIF4G3;EIF4B
GO_Biological_Process_2025	Positive Regulation of Protein Metabolic Process (GO:0051247)	2/202	4.857388e-02	1.389522e-01	0	0	5.989394e+00	1.811594e+01	IDE;EIF4G3
GO_Biological_Process_2025	Fc-gamma Receptor Signaling Pathway (GO:0038094)	1/29	4.955961e-02	1.389522e-01	0	0	2.094223e+01	6.292258e+01	PTK2
GO_Biological_Process_2025	Vascular Endothelial Growth Factor Receptor Signaling Pathway (GO:0048010)	1/29	4.955961e-02	1.389522e-01	0	0	2.094223e+01	6.292258e+01	PTK2
GO_Biological_Process_2025	Negative Regulation of Protein Localization to Membrane (GO:1905476)	1/29	4.955961e-02	1.389522e-01	0	0	2.094223e+01	6.292258e+01	LZTFL1
GO_Biological_Process_2025	Positive Regulation of Response to Wounding (GO:1903036)	1/30	5.122529e-02	1.404110e-01	0	0	2.021907e+01	6.008140e+01	PTK2
GO_Biological_Process_2025	Transition Metal Ion Transport (GO:0000041)	1/31	5.288813e-02	1.404110e-01	0	0	1.954412e+01	5.745142e+01	COX17
GO_Biological_Process_2025	Regulation of Transcription by RNA Polymerase I (GO:0006356)	1/31	5.288813e-02	1.404110e-01	0	0	1.954412e+01	5.745142e+01	UBTF
GO_Biological_Process_2025	Phosphatidic Acid Biosynthetic Process (GO:0006654)	1/31	5.288813e-02	1.404110e-01	0	0	1.954412e+01	5.745142e+01	AGPAT4
GO_Biological_Process_2025	Negative Regulation of Blood Coagulation (GO:0030195)	1/31	5.288813e-02	1.404110e-01	0	0	1.954412e+01	5.745142e+01	KRT1
GO_Biological_Process_2025	Regulation of Protein Modification Process (GO:0031399)	1/31	5.288813e-02	1.404110e-01	0	0	1.954412e+01	5.745142e+01	PTK2
GO_Biological_Process_2025	Pyridine Nucleotide Catabolic Process (GO:0019364)	1/32	5.454815e-02	1.410728e-01	0	0	1.891271e+01	5.501087e+01	PKM
GO_Biological_Process_2025	Response to Estrogen (GO:0043627)	1/32	5.454815e-02	1.410728e-01	0	0	1.891271e+01	5.501087e+01	WBP2
GO_Biological_Process_2025	Response to Steroid Hormone (GO:0048545)	1/32	5.454815e-02	1.410728e-01	0	0	1.891271e+01	5.501087e+01	WBP2
GO_Biological_Process_2025	Protein Localization to Chromatin (GO:0071168)	1/33	5.620534e-02	1.416941e-01	0	0	1.832077e+01	5.274080e+01	WBP2
GO_Biological_Process_2025	Cortical Cytoskeleton Organization (GO:0030865)	1/33	5.620534e-02	1.416941e-01	0	0	1.832077e+01	5.274080e+01	RAB13
GO_Biological_Process_2025	Regulation of Cell Adhesion Mediated by Integrin (GO:0033628)	1/33	5.620534e-02	1.416941e-01	0	0	1.832077e+01	5.274080e+01	PTK2
GO_Biological_Process_2025	Positive Regulation of Transcription by RNA Polymerase I (GO:0045943)	1/34	5.785970e-02	1.446493e-01	0	0	1.776471e+01	5.062469e+01	UBTF
GO_Biological_Process_2025	Regulation of Vasculature Development (GO:1901342)	1/35	5.951125e-02	1.475486e-01	0	0	1.724135e+01	4.864802e+01	KRT1
GO_Biological_Process_2025	Phosphatidic Acid Metabolic Process (GO:0046473)	1/36	6.115999e-02	1.479677e-01	0	0	1.674790e+01	4.679802e+01	AGPAT4
GO_Biological_Process_2025	Cytoplasmic Translational Initiation (GO:0002183)	1/36	6.115999e-02	1.479677e-01	0	0	1.674790e+01	4.679802e+01	EIF4B
GO_Biological_Process_2025	Positive Regulation of Epithelial Cell Migration (GO:0010634)	1/36	6.115999e-02	1.479677e-01	0	0	1.674790e+01	4.679802e+01	PTK2
GO_Biological_Process_2025	Regulation of Sprouting Angiogenesis (GO:1903670)	1/38	6.444905e-02	1.534501e-01	0	0	1.584102e+01	4.343417e+01	PKM
GO_Biological_Process_2025	Positive Regulation of Protein Binding (GO:0032092)	1/38	6.444905e-02	1.534501e-01	0	0	1.584102e+01	4.343417e+01	IDE
GO_Biological_Process_2025	Positive Regulation of Transferase Activity (GO:0051347)	1/39	6.608937e-02	1.550998e-01	0	0	1.542337e+01	4.190141e+01	RFC5
GO_Biological_Process_2025	Energy Derivation by Oxidation of Organic Compounds (GO:0015980)	1/40	6.772691e-02	1.550998e-01	0	0	1.502715e+01	4.045717e+01	UQCRB
GO_Biological_Process_2025	Carbohydrate Catabolic Process (GO:0016052)	1/40	6.772691e-02	1.550998e-01	0	0	1.502715e+01	4.045717e+01	PKM
GO_Biological_Process_2025	Positive Regulation of Proteolysis Involved in Protein Catabolic Process (GO:1903052)	1/40	6.772691e-02	1.550998e-01	0	0	1.502715e+01	4.045717e+01	PTK2
GO_Biological_Process_2025	Negative Regulation of Cell-Cell Adhesion (GO:0022408)	1/40	6.772691e-02	1.550998e-01	0	0	1.502715e+01	4.045717e+01	PTK2
GO_Biological_Process_2025	Establishment of Protein Localization to Plasma Membrane (GO:0061951)	1/41	6.936165e-02	1.564549e-01	0	0	1.465074e+01	3.909433e+01	GORASP2
GO_Biological_Process_2025	Positive Regulation of DNA Biosynthetic Process (GO:2000573)	1/41	6.936165e-02	1.564549e-01	0	0	1.465074e+01	3.909433e+01	RFC5
GO_Biological_Process_2025	Positive Regulation of Cell Motility (GO:2000147)	2/249	7.023771e-02	1.572486e-01	0	0	4.838179e+00	1.284957e+01	CPNE3;PTK2
GO_Biological_Process_2025	Positive Regulation of Gene Expression, Epigenetic (GO:0141137)	1/43	7.262279e-02	1.582885e-01	0	0	1.395168e+01	3.658795e+01	WBP2
GO_Biological_Process_2025	Ephrin Receptor Signaling Pathway (GO:0048013)	1/43	7.262279e-02	1.582885e-01	0	0	1.395168e+01	3.658795e+01	PTK2
GO_Biological_Process_2025	Regulation of Epithelial Cell Migration (GO:0010632)	1/43	7.262279e-02	1.582885e-01	0	0	1.395168e+01	3.658795e+01	PTK2
GO_Biological_Process_2025	Negative Regulation of Protein Localization (GO:1903828)	1/44	7.424919e-02	1.582885e-01	0	0	1.362654e+01	3.543348e+01	LZTFL1
GO_Biological_Process_2025	Positive Regulation of Wound Healing (GO:0090303)	1/44	7.424919e-02	1.582885e-01	0	0	1.362654e+01	3.543348e+01	PTK2
GO_Biological_Process_2025	Endothelial Cell Migration (GO:0043542)	1/45	7.587283e-02	1.582885e-01	0	0	1.331618e+01	3.433838e+01	RAB13
GO_Biological_Process_2025	Establishment of Protein Localization to Mitochondrion (GO:0072655)	1/45	7.587283e-02	1.582885e-01	0	0	1.331618e+01	3.433838e+01	TOMM34
GO_Biological_Process_2025	Purine Ribonucleotide Biosynthetic Process (GO:0009152)	1/45	7.587283e-02	1.582885e-01	0	0	1.331618e+01	3.433838e+01	AMPD3
GO_Biological_Process_2025	Macromolecule Catabolic Process (GO:0009057)	1/46	7.749369e-02	1.582885e-01	0	0	1.301961e+01	3.329841e+01	IDE
GO_Biological_Process_2025	Peptidyl-Tyrosine Modification (GO:0018212)	1/46	7.749369e-02	1.582885e-01	0	0	1.301961e+01	3.329841e+01	PTK2
GO_Biological_Process_2025	Regulation of Cell-Cell Adhesion (GO:0022407)	1/46	7.749369e-02	1.582885e-01	0	0	1.301961e+01	3.329841e+01	PTK2
GO_Biological_Process_2025	Regulation of Cell-Substrate Adhesion (GO:0010810)	1/46	7.749369e-02	1.582885e-01	0	0	1.301961e+01	3.329841e+01	PTK2
GO_Biological_Process_2025	Positive Regulation of miRNA Transcription (GO:1902895)	1/47	7.911180e-02	1.582885e-01	0	0	1.273593e+01	3.230970e+01	GNL3
GO_Biological_Process_2025	Positive Regulation of Chromosome Organization (GO:2001252)	1/47	7.911180e-02	1.582885e-01	0	0	1.273593e+01	3.230970e+01	GNL3
GO_Biological_Process_2025	Bicellular Tight Junction Assembly (GO:0070830)	1/47	7.911180e-02	1.582885e-01	0	0	1.273593e+01	3.230970e+01	RAB13
GO_Biological_Process_2025	Positive Regulation of Kinase Activity (GO:0033674)	1/48	8.072714e-02	1.582885e-01	0	0	1.246433e+01	3.136874e+01	PTK2
GO_Biological_Process_2025	Pyruvate Metabolic Process (GO:0006090)	1/48	8.072714e-02	1.582885e-01	0	0	1.246433e+01	3.136874e+01	PKM
GO_Biological_Process_2025	Post-Translational Protein Modification (GO:0043687)	1/48	8.072714e-02	1.582885e-01	0	0	1.246433e+01	3.136874e+01	UBE2F
GO_Biological_Process_2025	Nuclear Receptor-Mediated Steroid Hormone Signaling Pathway (GO:0030518)	1/48	8.072714e-02	1.582885e-01	0	0	1.246433e+01	3.136874e+01	WBP2
GO_Biological_Process_2025	Epidermal Growth Factor Receptor Signaling Pathway (GO:0007173)	1/49	8.233974e-02	1.583457e-01	0	0	1.220404e+01	3.047230e+01	PTK2
GO_Biological_Process_2025	Regulation of Wound Healing (GO:0061041)	1/49	8.233974e-02	1.583457e-01	0	0	1.220404e+01	3.047230e+01	PTK2
GO_Biological_Process_2025	Positive Regulation of Epithelial to Mesenchymal Transition (GO:0010718)	1/49	8.233974e-02	1.583457e-01	0	0	1.220404e+01	3.047230e+01	PTK2
GO_Biological_Process_2025	Cellular Component Assembly (GO:0022607)	2/277	8.439104e-02	1.594224e-01	0	0	4.339394e+00	1.072826e+01	GORASP2;CAPZA1
GO_Biological_Process_2025	Transcription Initiation-Coupled Chromatin Remodeling (GO:0045815)	1/51	8.555669e-02	1.594224e-01	0	0	1.171471e+01	2.880150e+01	WBP2
GO_Biological_Process_2025	Regulation of Ubiquitin-Dependent Protein Catabolic Process (GO:2000058)	1/51	8.555669e-02	1.594224e-01	0	0	1.171471e+01	2.880150e+01	PTK2
GO_Biological_Process_2025	Insulin Receptor Signaling Pathway (GO:0008286)	1/51	8.555669e-02	1.594224e-01	0	0	1.171471e+01	2.880150e+01	IDE
GO_Biological_Process_2025	Nicotinamide Nucleotide Metabolic Process (GO:0046496)	1/51	8.555669e-02	1.594224e-01	0	0	1.171471e+01	2.880150e+01	PKM
GO_Biological_Process_2025	Regulation of Substrate Adhesion-Dependent Cell Spreading (GO:1900024)	1/52	8.716105e-02	1.594409e-01	0	0	1.148443e+01	2.802198e+01	PTK2
GO_Biological_Process_2025	Regulation of Telomere Maintenance (GO:0032204)	1/52	8.716105e-02	1.594409e-01	0	0	1.148443e+01	2.802198e+01	GNL3
GO_Biological_Process_2025	Regulation of Hydrolase Activity (GO:0051336)	1/52	8.716105e-02	1.594409e-01	0	0	1.148443e+01	2.802198e+01	PTK2
GO_Biological_Process_2025	Regulation of Focal Adhesion Assembly (GO:0051893)	1/53	8.876268e-02	1.604145e-01	0	0	1.126301e+01	2.727663e+01	PTK2
GO_Biological_Process_2025	Positive Regulation of miRNA Metabolic Process (GO:2000630)	1/53	8.876268e-02	1.604145e-01	0	0	1.126301e+01	2.727663e+01	GNL3
GO_Biological_Process_2025	Tight Junction Assembly (GO:0120192)	1/54	9.036158e-02	1.613294e-01	0	0	1.104994e+01	2.656336e+01	RAB13
GO_Biological_Process_2025	Apical Junction Assembly (GO:0043297)	1/54	9.036158e-02	1.613294e-01	0	0	1.104994e+01	2.656336e+01	RAB13
GO_Biological_Process_2025	Golgi to Plasma Membrane Transport (GO:0006893)	1/55	9.195776e-02	1.613294e-01	0	0	1.084477e+01	2.588024e+01	RAB13
GO_Biological_Process_2025	Positive Regulation of Telomere Maintenance (GO:0032206)	1/55	9.195776e-02	1.613294e-01	0	0	1.084477e+01	2.588024e+01	GNL3
GO_Biological_Process_2025	Dicarboxylic Acid Metabolic Process (GO:0043648)	1/55	9.195776e-02	1.613294e-01	0	0	1.084477e+01	2.588024e+01	L2HGDH
GO_Biological_Process_2025	Positive Regulation of Leukocyte Chemotaxis (GO:0002690)	1/56	9.355121e-02	1.631707e-01	0	0	1.064706e+01	2.522550e+01	PTK2
GO_Biological_Process_2025	Cell Surface Receptor Protein Tyrosine Kinase Signaling Pathway (GO:0007169)	2/296	9.445308e-02	1.637915e-01	0	0	4.055040e+00	9.568484e+00	IDE;PTK2
GO_Biological_Process_2025	Heart Morphogenesis (GO:0003007)	1/57	9.514195e-02	1.640378e-01	0	0	1.045641e+01	2.459750e+01	PTK2
GO_Biological_Process_2025	Peptidyl-Tyrosine Phosphorylation (GO:0018108)	1/58	9.672997e-02	1.648806e-01	0	0	1.027245e+01	2.399471e+01	PTK2
GO_Biological_Process_2025	Purine Ribonucleotide Metabolic Process (GO:0009150)	1/58	9.672997e-02	1.648806e-01	0	0	1.027245e+01	2.399471e+01	AMPD3
GO_Biological_Process_2025	Cellular Response to Calcium Ion (GO:0071277)	1/59	9.831529e-02	1.666361e-01	0	0	1.009483e+01	2.341572e+01	CPNE3
GO_Biological_Process_2025	Oxidative Phosphorylation (GO:0006119)	1/60	9.989790e-02	1.674267e-01	0	0	9.923230e+00	2.285922e+01	UQCRB
GO_Biological_Process_2025	Protein Targeting to Mitochondrion (GO:0006626)	1/60	9.989790e-02	1.674267e-01	0	0	9.923230e+00	2.285922e+01	TOMM34
GO_Biological_Process_2025	post-Golgi Vesicle-Mediated Transport (GO:0006892)	1/61	1.014778e-01	1.691297e-01	0	0	9.757353e+00	2.232399e+01	RAB13
GO_Biological_Process_2025	ATP Metabolic Process (GO:0046034)	1/62	1.030550e-01	1.698709e-01	0	0	9.596914e+00	2.180891e+01	PKM
GO_Biological_Process_2025	DNA-templated Transcription Initiation (GO:0006352)	1/62	1.030550e-01	1.698709e-01	0	0	9.596914e+00	2.180891e+01	UBTF
GO_Biological_Process_2025	Cilium Movement (GO:0003341)	1/63	1.046296e-01	1.701641e-01	0	0	9.441651e+00	2.131291e+01	DNAH3
GO_Biological_Process_2025	Aerobic Electron Transport Chain (GO:0019646)	1/64	1.062014e-01	1.701641e-01	0	0	9.291317e+00	2.083501e+01	UQCRB
GO_Biological_Process_2025	Positive Regulation of Binding (GO:0051099)	1/64	1.062014e-01	1.701641e-01	0	0	9.291317e+00	2.083501e+01	IDE
GO_Biological_Process_2025	Endocytic Recycling (GO:0032456)	1/64	1.062014e-01	1.701641e-01	0	0	9.291317e+00	2.083501e+01	RAB13
GO_Biological_Process_2025	Mitochondrial ATP Synthesis Coupled Electron Transport (GO:0042775)	1/65	1.077706e-01	1.701641e-01	0	0	9.145680e+00	2.037429e+01	UQCRB
GO_Biological_Process_2025	Negative Regulation of Autophagy (GO:0010507)	1/65	1.077706e-01	1.701641e-01	0	0	9.145680e+00	2.037429e+01	EIF4G3
GO_Biological_Process_2025	Regulation of Phosphorylation (GO:0042325)	1/65	1.077706e-01	1.701641e-01	0	0	9.145680e+00	2.037429e+01	PTK2
GO_Biological_Process_2025	Regulation of Cell-Matrix Adhesion (GO:0001952)	1/65	1.077706e-01	1.701641e-01	0	0	9.145680e+00	2.037429e+01	PTK2
GO_Biological_Process_2025	Protein-Containing Complex Assembly (GO:0065003)	2/323	1.093157e-01	1.708392e-01	0	0	3.708864e+00	8.209628e+00	CAPZA1;EIF4B
GO_Biological_Process_2025	Regulation of miRNA Transcription (GO:1902893)	1/66	1.093371e-01	1.708392e-01	0	0	9.004525e+00	1.992989e+01	GNL3
GO_Biological_Process_2025	Negative Regulation of Cell Adhesion (GO:0007162)	1/67	1.109009e-01	1.723848e-01	0	0	8.867647e+00	1.950101e+01	PTK2
GO_Biological_Process_2025	Cell Junction Organization (GO:0034330)	1/69	1.140205e-01	1.754162e-01	0	0	8.605969e+00	1.868680e+01	CAPZA1
GO_Biological_Process_2025	Phospholipid Metabolic Process (GO:0006644)	1/69	1.140205e-01	1.754162e-01	0	0	8.605969e+00	1.868680e+01	AGPAT4
GO_Biological_Process_2025	Spermatid Development (GO:0007286)	1/70	1.155764e-01	1.769026e-01	0	0	8.480818e+00	1.830011e+01	EIF4G3
GO_Biological_Process_2025	Intermediate Filament Organization (GO:0045109)	1/72	1.186801e-01	1.807311e-01	0	0	8.241094e+00	1.756444e+01	KRT1
GO_Biological_Process_2025	Establishment of Protein Localization to Membrane (GO:0090150)	1/73	1.202279e-01	1.821635e-01	0	0	8.126225e+00	1.721432e+01	GORASP2
GO_Biological_Process_2025	Positive Regulation of Cell Migration (GO:0030335)	2/344	1.212829e-01	1.828385e-01	0	0	3.477406e+00	7.336038e+00	CPNE3;PTK2
GO_Biological_Process_2025	Transforming Growth Factor Beta Receptor Signaling Pathway (GO:0007179)	1/76	1.248558e-01	1.863519e-01	0	0	7.800000e+00	1.622865e+01	PTK2
GO_Biological_Process_2025	Negative Regulation of Supramolecular Fiber Organization (GO:1902904)	1/76	1.248558e-01	1.863519e-01	0	0	7.800000e+00	1.622865e+01	PFDN4
GO_Biological_Process_2025	Cell Chemotaxis (GO:0060326)	1/78	1.279278e-01	1.890559e-01	0	0	7.596639e+00	1.562089e+01	RAB13
GO_Biological_Process_2025	Regulation of Protein Binding (GO:0043393)	1/78	1.279278e-01	1.890559e-01	0	0	7.596639e+00	1.562089e+01	IDE
GO_Biological_Process_2025	Positive Regulation of Protein Modification by Small Protein Conjugation or Removal (GO:1903322)	1/79	1.294599e-01	1.903822e-01	0	0	7.498869e+00	1.533057e+01	GNL3
GO_Biological_Process_2025	Proteolysis Involved in Protein Catabolic Process (GO:0051603)	1/80	1.309894e-01	1.916918e-01	0	0	7.403574e+00	1.504879e+01	IDE
GO_Biological_Process_2025	Aerobic Respiration (GO:0009060)	1/81	1.325163e-01	1.929849e-01	0	0	7.310662e+00	1.477521e+01	UQCRB
GO_Biological_Process_2025	Protein Tetramerization (GO:0051262)	1/83	1.355622e-01	1.955224e-01	0	0	7.131636e+00	1.425132e+01	KRT1
GO_Biological_Process_2025	Regulation of Protein Kinase Activity (GO:0045859)	1/83	1.355622e-01	1.955224e-01	0	0	7.131636e+00	1.425132e+01	PTK2
GO_Biological_Process_2025	Cellular Respiration (GO:0045333)	1/85	1.385977e-01	1.989441e-01	0	0	6.961134e+00	1.375645e+01	UQCRB
GO_Biological_Process_2025	Integrin-Mediated Signaling Pathway (GO:0007229)	1/86	1.401116e-01	2.001595e-01	0	0	6.878893e+00	1.351920e+01	PTK2
GO_Biological_Process_2025	Regulation of Endothelial Cell Migration (GO:0010594)	1/88	1.431317e-01	2.015939e-01	0	0	6.720081e+00	1.306377e+01	PTK2
GO_Biological_Process_2025	Positive Regulation of Protein Kinase Activity (GO:0045860)	1/88	1.431317e-01	2.015939e-01	0	0	6.720081e+00	1.306377e+01	PTK2
GO_Biological_Process_2025	Positive Regulation of Ubiquitin-Dependent Protein Catabolic Process (GO:2000060)	1/88	1.431317e-01	2.015939e-01	0	0	6.720081e+00	1.306377e+01	PTK2
GO_Biological_Process_2025	Cellular Response to Hormone Stimulus (GO:0032870)	1/89	1.446378e-01	2.027633e-01	0	0	6.643382e+00	1.284513e+01	WBP2
GO_Biological_Process_2025	Mitochondrial Respiratory Chain Complex Assembly (GO:0033108)	1/90	1.461414e-01	2.039182e-01	0	0	6.568407e+00	1.263223e+01	COX17
GO_Biological_Process_2025	Regulation of Epithelial to Mesenchymal Transition (GO:0010717)	1/91	1.476424e-01	2.050589e-01	0	0	6.495098e+00	1.242488e+01	PTK2
GO_Biological_Process_2025	Regulation of Osteoblast Differentiation (GO:0045667)	1/92	1.491408e-01	2.061855e-01	0	0	6.423400e+00	1.222286e+01	PTK2
GO_Biological_Process_2025	Regulation of Cell Population Proliferation (GO:0042127)	3/769	1.503116e-01	2.068509e-01	0	0	2.349747e+00	4.452875e+00	COX17;PTK2;GNL3
GO_Biological_Process_2025	Positive Regulation of Phosphorylation (GO:0042327)	1/94	1.521300e-01	2.074500e-01	0	0	6.284630e+00	1.183408e+01	PTK2
GO_Biological_Process_2025	Lipid Biosynthetic Process (GO:0008610)	1/94	1.521300e-01	2.074500e-01	0	0	6.284630e+00	1.183408e+01	AGPAT4
GO_Biological_Process_2025	Response to Calcium Ion (GO:0051592)	1/95	1.536208e-01	2.085350e-01	0	0	6.217459e+00	1.164697e+01	CPNE3
GO_Biological_Process_2025	Regulation of Organelle Organization (GO:0033043)	1/97	1.565947e-01	2.107705e-01	0	0	6.087316e+00	1.128646e+01	PTK2
GO_Biological_Process_2025	rRNA Metabolic Process (GO:0016072)	1/98	1.580779e-01	2.107705e-01	0	0	6.024257e+00	1.111275e+01	WDR18
GO_Biological_Process_2025	Cellular Response to Transforming Growth Factor Beta Stimulus (GO:0071560)	1/98	1.580779e-01	2.107705e-01	0	0	6.024257e+00	1.111275e+01	PTK2
GO_Biological_Process_2025	Positive Regulation of Protein Modification Process (GO:0031401)	1/98	1.580779e-01	2.107705e-01	0	0	6.024257e+00	1.111275e+01	PTK2
GO_Biological_Process_2025	Positive Regulation of Protein Catabolic Process (GO:0045732)	1/99	1.595585e-01	2.118033e-01	0	0	5.962485e+00	1.094322e+01	IDE
GO_Biological_Process_2025	Cell Junction Assembly (GO:0034329)	1/101	1.625121e-01	2.147737e-01	0	0	5.842647e+00	1.061610e+01	CAPZA1
GO_Biological_Process_2025	Positive Regulation of Protein Localization (GO:1903829)	1/102	1.639852e-01	2.157700e-01	0	0	5.784508e+00	1.045827e+01	GNL3
GO_Biological_Process_2025	Protein Catabolic Process (GO:0030163)	1/107	1.713127e-01	2.244271e-01	0	0	5.510266e+00	9.721568e+00	IDE
GO_Biological_Process_2025	Positive Regulation of DNA Metabolic Process (GO:0051054)	1/108	1.727707e-01	2.253531e-01	0	0	5.458494e+00	9.583968e+00	GNL3
GO_Biological_Process_2025	rRNA Processing (GO:0006364)	1/110	1.756792e-01	2.271714e-01	0	0	5.357798e+00	9.317722e+00	WDR18
GO_Biological_Process_2025	Glycerophospholipid Biosynthetic Process (GO:0046474)	1/110	1.756792e-01	2.271714e-01	0	0	5.357798e+00	9.317722e+00	AGPAT4
GO_Biological_Process_2025	Cellular Response to Metal Ion (GO:0071248)	1/112	1.785778e-01	2.299285e-01	0	0	5.260731e+00	9.062823e+00	CPNE3
GO_Biological_Process_2025	Positive Regulation of DNA-templated Transcription (GO:0045893)	4/1274	1.811251e-01	2.316594e-01	0	0	1.899416e+00	3.245280e+00	PKM;WBP2;UBTF;GNL3
GO_Biological_Process_2025	Transforming Growth Factor Beta Receptor Superfamily Signaling Pathway (GO:0141091)	1/114	1.814665e-01	2.316594e-01	0	0	5.167100e+00	8.818608e+00	PTK2
GO_Biological_Process_2025	Negative Regulation of Catabolic Process (GO:0009895)	1/120	1.900735e-01	2.416189e-01	0	0	4.905091e+00	8.144141e+00	EIF4G3
GO_Biological_Process_2025	Transcription Initiation at RNA Polymerase II Promoter (GO:0006367)	1/123	1.943440e-01	2.449714e-01	0	0	4.783751e+00	7.836385e+00	WBP2
GO_Biological_Process_2025	Protein-Containing Complex Organization (GO:0043933)	1/123	1.943440e-01	2.449714e-01	0	0	4.783751e+00	7.836385e+00	CAPZA1
GO_Biological_Process_2025	Positive Regulation of Angiogenesis (GO:0045766)	1/126	1.985926e-01	2.492794e-01	0	0	4.668235e+00	7.546202e+00	PKM
GO_Biological_Process_2025	Regulation of Anatomical Structure Morphogenesis (GO:0022603)	1/127	2.000039e-01	2.500049e-01	0	0	4.630952e+00	7.453140e+00	KRT1
GO_Biological_Process_2025	Golgi Organization (GO:0007030)	1/128	2.014129e-01	2.507214e-01	0	0	4.594257e+00	7.361830e+00	GORASP2
GO_Biological_Process_2025	Regulation of Protein Catabolic Process (GO:0042176)	1/129	2.028194e-01	2.514290e-01	0	0	4.558134e+00	7.272227e+00	IDE
GO_Biological_Process_2025	Regulation of Cell Migration (GO:0030334)	2/479	2.042215e-01	2.521253e-01	0	0	2.476082e+00	3.933380e+00	CPNE3;PTK2
GO_Biological_Process_2025	Neuron Projection Guidance (GO:0097485)	1/132	2.070245e-01	2.539945e-01	0	0	4.453076e+00	7.013229e+00	PTK2
GO_Biological_Process_2025	Positive Regulation of Cell Population Proliferation (GO:0008284)	2/484	2.074289e-01	2.539945e-01	0	0	2.449767e+00	3.853403e+00	COX17;PTK2
GO_Biological_Process_2025	Regulation of GTPase Activity (GO:0043087)	1/134	2.098160e-01	2.558732e-01	0	0	4.385670e+00	6.848330e+00	PTK2
GO_Biological_Process_2025	Protein Localization to Cell Periphery (GO:1990778)	1/136	2.125979e-01	2.571749e-01	0	0	4.320261e+00	6.689288e+00	RAB13
GO_Biological_Process_2025	Protein Targeting (GO:0006605)	1/136	2.125979e-01	2.571749e-01	0	0	4.320261e+00	6.689288e+00	TOMM34
GO_Biological_Process_2025	Regulation of Protein Phosphorylation (GO:0001932)	1/137	2.139853e-01	2.578136e-01	0	0	4.288279e+00	6.611874e+00	PTK2
GO_Biological_Process_2025	protein-RNA Complex Assembly (GO:0022618)	1/138	2.153703e-01	2.584444e-01	0	0	4.256763e+00	6.535818e+00	EIF4B
GO_Biological_Process_2025	Regulation of Cytoskeleton Organization (GO:0051493)	1/139	2.167530e-01	2.590673e-01	0	0	4.225703e+00	6.461088e+00	PTK2
GO_Biological_Process_2025	Protein Autophosphorylation (GO:0046777)	1/140	2.181332e-01	2.596824e-01	0	0	4.195091e+00	6.387652e+00	PTK2
GO_Biological_Process_2025	Plasma Membrane Bounded Cell Projection Organization (GO:0120036)	1/141	2.195111e-01	2.602899e-01	0	0	4.164916e+00	6.315480e+00	RAB13
GO_Biological_Process_2025	Regulation of Cell Adhesion (GO:0030155)	1/142	2.208867e-01	2.608898e-01	0	0	4.135169e+00	6.244541e+00	PTK2
GO_Biological_Process_2025	Negative Regulation of Protein Metabolic Process (GO:0051248)	1/146	2.263654e-01	2.663122e-01	0	0	4.020284e+00	5.972553e+00	PFDN4
GO_Biological_Process_2025	Cellular Response to Growth Factor Stimulus (GO:0071363)	1/150	2.318066e-01	2.716484e-01	0	0	3.911567e+00	5.718131e+00	CPNE3
GO_Biological_Process_2025	Axon Guidance (GO:0007411)	1/152	2.345133e-01	2.737509e-01	0	0	3.859369e+00	5.597023e+00	PTK2
GO_Biological_Process_2025	Neuron Development (GO:0048666)	1/159	2.439139e-01	2.836208e-01	0	0	3.687081e+00	5.202250e+00	RAB13
GO_Biological_Process_2025	Ribosome Biogenesis (GO:0042254)	1/161	2.465791e-01	2.849391e-01	0	0	3.640625e+00	5.097139e+00	WDR18
GO_Biological_Process_2025	Protein Modification Process (GO:0036211)	2/545	2.469472e-01	2.849391e-01	0	0	2.167755e+00	3.031780e+00	UBE2F;KRT1
GO_Biological_Process_2025	+ Reg of Phosphatidylinositol 3-Kinase/Prot Kinase B Signal Transduction (GO:0051897)	1/162	2.479083e-01	2.849521e-01	0	0	3.617830e+00	5.045774e+00	PTK2
GO_Biological_Process_2025	Heart Development (GO:0007507)	1/171	2.597689e-01	2.963143e-01	0	0	3.424740e+00	4.616423e+00	PTK2
GO_Biological_Process_2025	Positive Regulation of Protein Phosphorylation (GO:0001934)	1/171	2.597689e-01	2.963143e-01	0	0	3.424740e+00	4.616423e+00	PTK2
GO_Biological_Process_2025	Small GTPase-mediated Signal Transduction (GO:0007264)	1/188	2.816785e-01	3.200892e-01	0	0	3.110727e+00	3.941257e+00	NUCB2
GO_Biological_Process_2025	Regulation of Programmed Cell Death (GO:0043067)	1/195	2.905158e-01	3.278310e-01	0	0	2.997423e+00	3.705106e+00	ANP32E
GO_Biological_Process_2025	Response to Endoplasmic Reticulum Stress (GO:0034976)	1/196	2.917696e-01	3.278310e-01	0	0	2.981900e+00	3.673078e+00	GORASP2
GO_Biological_Process_2025	Endomembrane System Organization (GO:0010256)	1/196	2.917696e-01	3.278310e-01	0	0	2.981900e+00	3.673078e+00	GORASP2
GO_Biological_Process_2025	Protein Localization to Membrane (GO:0072657)	1/199	2.955182e-01	3.298965e-01	0	0	2.936275e+00	3.579392e+00	RAB13
GO_Biological_Process_2025	Axonogenesis (GO:0007409)	1/200	2.967634e-01	3.298965e-01	0	0	2.921372e+00	3.548941e+00	PTK2
GO_Biological_Process_2025	Positive Regulation of Cellular Process (GO:0048522)	2/622	2.972641e-01	3.298965e-01	0	0	1.891007e+00	2.294045e+00	COX17;PTK2
GO_Biological_Process_2025	Regulation of Cell Differentiation (GO:0045595)	1/201	2.980065e-01	3.298965e-01	0	0	2.906618e+00	3.518868e+00	PTK2
GO_Biological_Process_2025	DNA-templated Transcription (GO:0006351)	1/203	3.004863e-01	3.314187e-01	0	0	2.877548e+00	3.459829e+00	UBTF
GO_Biological_Process_2025	Neuron Projection Development (GO:0031175)	1/206	3.041900e-01	3.342747e-01	0	0	2.835007e+00	3.373950e+00	RAB13
GO_Biological_Process_2025	Regulation of Signal Transduction (GO:0009966)	1/211	3.103206e-01	3.385316e-01	0	0	2.766807e+00	3.237577e+00	UBTF
GO_Biological_Process_2025	Regulation of Angiogenesis (GO:0045765)	1/211	3.103206e-01	3.385316e-01	0	0	2.766807e+00	3.237577e+00	KRT1
GO_Biological_Process_2025	Regulation of Phosphatidylinositol 3-Kinase/Protein Kinase B Signal Transduction (GO:0051896)	1/219	3.200206e-01	3.478484e-01	0	0	2.664193e+00	3.035502e+00	PTK2
GO_Biological_Process_2025	Regulation of Autophagy (GO:0010506)	1/230	3.331419e-01	3.608035e-01	0	0	2.534806e+00	2.786225e+00	EIF4G3
GO_Biological_Process_2025	Regulation of Apoptotic Process (GO:0042981)	2/704	3.504437e-01	3.781766e-01	0	0	1.663041e+00	1.743790e+00	ANP32E;PTK2
GO_Biological_Process_2025	RNA Processing (GO:0006396)	1/291	4.015605e-01	4.317855e-01	0	0	1.995436e+00	1.820630e+00	WDR18
GO_Biological_Process_2025	Positive Regulation of Cell Differentiation (GO:0045597)	1/297	4.079095e-01	4.370459e-01	0	0	1.954392e+00	1.752523e+00	PTK2
GO_Biological_Process_2025	DNA Metabolic Process (GO:0006259)	1/302	4.131502e-01	4.395215e-01	0	0	1.921438e+00	1.698444e+00	RFC5
GO_Biological_Process_2025	DNA Repair (GO:0006281)	1/302	4.131502e-01	4.395215e-01	0	0	1.921438e+00	1.698444e+00	RFC5
GO_Biological_Process_2025	Protein Modification by Small Protein Conjugation (GO:0032446)	1/316	4.275858e-01	4.532711e-01	0	0	1.834734e+00	1.558791e+00	UBE2F
GO_Biological_Process_2025	Proteolysis (GO:0006508)	1/321	4.326572e-01	4.570323e-01	0	0	1.805607e+00	1.512754e+00	IDE
GO_Biological_Process_2025	Supramolecular Fiber Organization (GO:0097435)	1/339	4.505556e-01	4.742691e-01	0	0	1.707884e+00	1.361651e+00	KRT1
GO_Biological_Process_2025	Organelle Assembly (GO:0070925)	1/346	4.573669e-01	4.797555e-01	0	0	1.672634e+00	1.308450e+00	GORASP2
GO_Biological_Process_2025	Intracellular Signaling Cassette (GO:0141124)	1/354	4.650509e-01	4.861159e-01	0	0	1.634061e+00	1.251051e+00	NUCB2
GO_Biological_Process_2025	Protein Phosphorylation (GO:0006468)	1/373	4.828790e-01	5.029990e-01	0	0	1.549099e+00	1.127727e+00	PTK2
GO_Biological_Process_2025	Negative Regulation of Programmed Cell Death (GO:0043069)	1/382	4.911211e-01	5.098143e-01	0	0	1.511811e+00	1.074995e+00	PTK2
GO_Biological_Process_2025	Positive Regulation of Multicellular Organismal Process (GO:0051240)	1/407	5.133520e-01	5.310538e-01	0	0	1.416908e+00	9.447851e-01	PTK2
GO_Biological_Process_2025	Positive Regulation of Transcription by RNA Polymerase II (GO:0045944)	2/983	5.187936e-01	5.348388e-01	0	0	1.172829e+00	7.696682e-01	PKM;WBP2
GO_Biological_Process_2025	DNA Damage Response (GO:0006974)	1/421	5.253862e-01	5.397803e-01	0	0	1.368697e+00	8.809234e-01	RFC5
GO_Biological_Process_2025	Positive Regulation of Gene Expression (GO:0010628)	1/436	5.379591e-01	5.497813e-01	0	0	1.320487e+00	8.186659e-01	EIF4G3
GO_Biological_Process_2025	Organelle Organization (GO:0006996)	1/437	5.387857e-01	5.497813e-01	0	0	1.317391e+00	8.147238e-01	GORASP2
GO_Biological_Process_2025	Negative Regulation of Apoptotic Process (GO:0043066)	1/475	5.691534e-01	5.788000e-01	0	0	1.209419e+00	6.816351e-01	PTK2
GO_Biological_Process_2025	Positive Regulation of RNA Biosynthetic Process (GO:1902680)	1/555	6.268701e-01	6.353413e-01	0	0	1.030527e+00	4.812724e-01	WBP2
GO_Biological_Process_2025	Protein Metabolic Process (GO:0019538)	1/614	6.645492e-01	6.712618e-01	0	0	9.285097e-01	3.794322e-01	IDE
GO_Biological_Process_2025	Positive Regulation of Intracellular Signal Transduction (GO:1902533)	1/652	6.868314e-01	6.914410e-01	0	0	8.725942e-01	3.278044e-01	PTK2
GO_Biological_Process_2025	Regulation of Transcription by RNA Polymerase II (GO:0006357)	2/2250	9.167717e-01	9.198378e-01	0	0	4.776502e-01	4.150626e-02	PKM;WBP2
GO_Biological_Process_2025	Regulation of DNA-templated Transcription (GO:0006355)	1/2139	9.809827e-01	9.809827e-01	0	0	2.452402e-01	4.708716e-03	WBP2
