## Supplementary material for "Fatty Acid β-oxidation and Ferroptosis Define a Survival-Productivity Trade Off in CHO fed-Batch Bioreactors": GO_Biological_Process_2025.Mouse.enrichr.reports.txt

Gene_set	Term	Overlap	P-value	Adjusted P-value	Old P-value	Old Adjusted P-value	Odds Ratio	Combined Score	Genes
GO_Biological_Process_2025	Regulation of Protein Binding (GO:0043393)	2/78	1.525560e-03	4.937758e-02	0	0	4.030162e+01	2.613719e+02	PRMT7;LRRK2
GO_Biological_Process_2025	Positive Regulation of Growth Hormone Secretion (GO:0060124)	1/5	3.744697e-03	4.937758e-02	0	0	3.568036e+02	1.993609e+03	SELENOT
GO_Biological_Process_2025	Regulation of Retrograde Transport, Endosome to Golgi (GO:1905279)	1/5	3.744697e-03	4.937758e-02	0	0	3.568036e+02	1.993609e+03	LRRK2
GO_Biological_Process_2025	Telencephalon Cell Migration (GO:0022029)	1/5	3.744697e-03	4.937758e-02	0	0	3.568036e+02	1.993609e+03	LRRK2
GO_Biological_Process_2025	Negative Regulation of Excitatory Postsynaptic Potential (GO:0090394)	1/5	3.744697e-03	4.937758e-02	0	0	3.568036e+02	1.993609e+03	LRRK2
GO_Biological_Process_2025	Regulation of Synaptic Vesicle Recycling (GO:1903421)	1/5	3.744697e-03	4.937758e-02	0	0	3.568036e+02	1.993609e+03	LRRK2
GO_Biological_Process_2025	Gamma-Aminobutyric Acid Metabolic Process (GO:0009448)	1/5	3.744697e-03	4.937758e-02	0	0	3.568036e+02	1.993609e+03	ALDH5A1
GO_Biological_Process_2025	Response to Manganese Ion (GO:0010042)	1/5	3.744697e-03	4.937758e-02	0	0	3.568036e+02	1.993609e+03	LRRK2
GO_Biological_Process_2025	Alcohol Metabolic Process (GO:0006066)	1/5	3.744697e-03	4.937758e-02	0	0	3.568036e+02	1.993609e+03	ALDH2
GO_Biological_Process_2025	Regulation of Morphogenesis of a Branching Structure (GO:0060688)	1/5	3.744697e-03	4.937758e-02	0	0	3.568036e+02	1.993609e+03	LRRK2
GO_Biological_Process_2025	Intracellular Distribution of Mitochondria (GO:0048312)	1/5	3.744697e-03	4.937758e-02	0	0	3.568036e+02	1.993609e+03	LRRK2
GO_Biological_Process_2025	Mitochondrion Organization (GO:0007005)	2/135	4.483052e-03	4.937758e-02	0	0	2.296356e+01	1.241743e+02	MTX1;LRRK2
GO_Biological_Process_2025	Negative Regulation of Establishment of Protein Localization to Mitochondrion (GO:1903748)	1/6	4.492068e-03	4.937758e-02	0	0	2.854286e+02	1.542868e+03	LRRK2
GO_Biological_Process_2025	Translational Readthrough (GO:0006451)	1/6	4.492068e-03	4.937758e-02	0	0	2.854286e+02	1.542868e+03	SELENOT
GO_Biological_Process_2025	Regulation of Growth Hormone Secretion (GO:0060123)	1/6	4.492068e-03	4.937758e-02	0	0	2.854286e+02	1.542868e+03	SELENOT
GO_Biological_Process_2025	Selenocysteine Incorporation (GO:0001514)	1/6	4.492068e-03	4.937758e-02	0	0	2.854286e+02	1.542868e+03	SELENOT
GO_Biological_Process_2025	Insulin Secretion Involved in Cellular Response to Glucose Stimulus (GO:0035773)	1/6	4.492068e-03	4.937758e-02	0	0	2.854286e+02	1.542868e+03	SELENOT
GO_Biological_Process_2025	Regulation of Dopamine Receptor Signaling Pathway (GO:0060159)	1/7	5.238917e-03	4.937758e-02	0	0	2.378452e+02	1.249078e+03	LRRK2
GO_Biological_Process_2025	Protein Localization to Endoplasmic Reticulum Exit Site (GO:0070973)	1/7	5.238917e-03	4.937758e-02	0	0	2.378452e+02	1.249078e+03	LRRK2
GO_Biological_Process_2025	poly(A)-dependent snoRNA 3'-End Processing (GO:0071051)	1/7	5.238917e-03	4.937758e-02	0	0	2.378452e+02	1.249078e+03	EXOSC6
GO_Biological_Process_2025	U4 snRNA 3'-End Processing (GO:0034475)	1/7	5.238917e-03	4.937758e-02	0	0	2.378452e+02	1.249078e+03	EXOSC6
GO_Biological_Process_2025	Aldehyde Catabolic Process (GO:0046185)	1/7	5.238917e-03	4.937758e-02	0	0	2.378452e+02	1.249078e+03	ALDH2
GO_Biological_Process_2025	Protein Hexamerization (GO:0034214)	1/8	5.985243e-03	4.937758e-02	0	0	2.038571e+02	1.043434e+03	TWNK
GO_Biological_Process_2025	Mitochondrial DNA Replication (GO:0006264)	1/8	5.985243e-03	4.937758e-02	0	0	2.038571e+02	1.043434e+03	TWNK
GO_Biological_Process_2025	Genomic Imprinting (GO:0071514)	1/9	6.731046e-03	4.937758e-02	0	0	1.783661e+02	8.920131e+02	PRMT7
GO_Biological_Process_2025	Glycophagy (GO:0061723)	1/9	6.731046e-03	4.937758e-02	0	0	1.783661e+02	8.920131e+02	ATG2B
GO_Biological_Process_2025	Regulation of ER to Golgi Vesicle-Mediated Transport (GO:0060628)	1/9	6.731046e-03	4.937758e-02	0	0	1.783661e+02	8.920131e+02	LRRK2
GO_Biological_Process_2025	Negative Regulation of Protein Maturation (GO:1903318)	1/10	7.476328e-03	4.937758e-02	0	0	1.585397e+02	7.762124e+02	LRRK2
GO_Biological_Process_2025	Negative Regulation of Autophagosome Assembly (GO:1902902)	1/10	7.476328e-03	4.937758e-02	0	0	1.585397e+02	7.762124e+02	LRRK2
GO_Biological_Process_2025	Somatic Recombination of Immunoglobulin Genes Involved in Immune Response (GO:0002204)	1/10	7.476328e-03	4.937758e-02	0	0	1.585397e+02	7.762124e+02	EXOSC6
GO_Biological_Process_2025	Nuclear mRNA Surveillance (GO:0071028)	1/10	7.476328e-03	4.937758e-02	0	0	1.585397e+02	7.762124e+02	EXOSC6
GO_Biological_Process_2025	Regulation of Mitochondrial Depolarization (GO:0051900)	1/11	8.221088e-03	4.937758e-02	0	0	1.426786e+02	6.850073e+02	LRRK2
GO_Biological_Process_2025	sno(s)RNA 3'-End Processing (GO:0031126)	1/11	8.221088e-03	4.937758e-02	0	0	1.426786e+02	6.850073e+02	EXOSC6
GO_Biological_Process_2025	DNA Deamination (GO:0045006)	1/12	8.965327e-03	4.937758e-02	0	0	1.297013e+02	6.114626e+02	EXOSC6
GO_Biological_Process_2025	Cellular Response to Catecholamine Stimulus (GO:0071870)	1/12	8.965327e-03	4.937758e-02	0	0	1.297013e+02	6.114626e+02	LRRK2
GO_Biological_Process_2025	Cellular Response to Dopamine (GO:1903351)	1/12	8.965327e-03	4.937758e-02	0	0	1.297013e+02	6.114626e+02	LRRK2
GO_Biological_Process_2025	Mitochondrial Transcription (GO:0006390)	1/12	8.965327e-03	4.937758e-02	0	0	1.297013e+02	6.114626e+02	TWNK
GO_Biological_Process_2025	Muscle Tissue Development (GO:0060537)	1/12	8.965327e-03	4.937758e-02	0	0	1.297013e+02	6.114626e+02	CSRP2
GO_Biological_Process_2025	Isotype Switching (GO:0045190)	1/12	8.965327e-03	4.937758e-02	0	0	1.297013e+02	6.114626e+02	EXOSC6
GO_Biological_Process_2025	Epigenetic Programming of Gene Expression (GO:0043045)	1/13	9.709044e-03	4.937758e-02	0	0	1.188869e+02	5.510048e+02	PRMT7
GO_Biological_Process_2025	Protein Insertion Into Mitochondrial Outer Membrane (GO:0045040)	1/13	9.709044e-03	4.937758e-02	0	0	1.188869e+02	5.510048e+02	MTX1
GO_Biological_Process_2025	Outer Mitochondrial Membrane Organization (GO:0007008)	1/13	9.709044e-03	4.937758e-02	0	0	1.188869e+02	5.510048e+02	MTX1
GO_Biological_Process_2025	Mitochondrial DNA Metabolic Process (GO:0032042)	1/13	9.709044e-03	4.937758e-02	0	0	1.188869e+02	5.510048e+02	TWNK
GO_Biological_Process_2025	Non-Proteinogenic Amino Acid Catabolic Process (GO:0170044)	1/13	9.709044e-03	4.937758e-02	0	0	1.188869e+02	5.510048e+02	ALDH5A1
GO_Biological_Process_2025	Nuclear RNA Surveillance (GO:0071027)	1/13	9.709044e-03	4.937758e-02	0	0	1.188869e+02	5.510048e+02	EXOSC6
GO_Biological_Process_2025	Ether Lipid Metabolic Process (GO:0046485)	1/14	1.045224e-02	4.937758e-02	0	0	1.097363e+02	5.005004e+02	AGPS
GO_Biological_Process_2025	GTP Metabolic Process (GO:0046039)	1/14	1.045224e-02	4.937758e-02	0	0	1.097363e+02	5.005004e+02	LRRK2
GO_Biological_Process_2025	Mitochondrion Distribution (GO:0048311)	1/14	1.045224e-02	4.937758e-02	0	0	1.097363e+02	5.005004e+02	LRRK2
GO_Biological_Process_2025	Glycogen Catabolic Process (GO:0005980)	1/14	1.045224e-02	4.937758e-02	0	0	1.097363e+02	5.005004e+02	ATG2B
GO_Biological_Process_2025	Regulation of cAMP/PKA Signal Transduction (GO:0141161)	1/14	1.045224e-02	4.937758e-02	0	0	1.097363e+02	5.005004e+02	LRRK2
GO_Biological_Process_2025	Regulation of Cell Projection Organization (GO:0031344)	1/14	1.045224e-02	4.937758e-02	0	0	1.097363e+02	5.005004e+02	LRRK2
GO_Biological_Process_2025	- Reg of Endoplasmic Reticulum Stress-Induced Intrinsic Apoptotic Sgnlng Pway (GO:1902236)	1/15	1.119492e-02	4.937758e-02	0	0	1.018929e+02	4.577328e+02	LRRK2
GO_Biological_Process_2025	Pexophagy (GO:0000425)	1/15	1.119492e-02	4.937758e-02	0	0	1.018929e+02	4.577328e+02	ATG2B
GO_Biological_Process_2025	rRNA Catabolic Process (GO:0016075)	1/15	1.119492e-02	4.937758e-02	0	0	1.018929e+02	4.577328e+02	EXOSC6
GO_Biological_Process_2025	Regulation of Neuroblast Proliferation (GO:1902692)	1/15	1.119492e-02	4.937758e-02	0	0	1.018929e+02	4.577328e+02	LRRK2
GO_Biological_Process_2025	Autophagy of Peroxisome (GO:0030242)	1/15	1.119492e-02	4.937758e-02	0	0	1.018929e+02	4.577328e+02	ATG2B
GO_Biological_Process_2025	Pancreas Development (GO:0031016)	1/16	1.193707e-02	5.051034e-02	0	0	9.509524e+01	4.210918e+02	SELENOT
GO_Biological_Process_2025	Negative Regulation of Protein Processing (GO:0010955)	1/16	1.193707e-02	5.051034e-02	0	0	9.509524e+01	4.210918e+02	LRRK2
GO_Biological_Process_2025	DNA Modification (GO:0006304)	1/17	1.267871e-02	5.051034e-02	0	0	8.914732e+01	3.893804e+02	EXOSC6
GO_Biological_Process_2025	Piecemeal Microautophagy of the Nucleus (GO:0034727)	1/17	1.267871e-02	5.051034e-02	0	0	8.914732e+01	3.893804e+02	ATG2B
GO_Biological_Process_2025	Amino Acid Catabolic Process (GO:0009063)	1/17	1.267871e-02	5.051034e-02	0	0	8.914732e+01	3.893804e+02	ALDH5A1
GO_Biological_Process_2025	Negative Regulation of GTPase Activity (GO:0034260)	1/17	1.267871e-02	5.051034e-02	0	0	8.914732e+01	3.893804e+02	LRRK2
GO_Biological_Process_2025	Protein Localization to Endoplasmic Reticulum (GO:0070972)	1/19	1.416042e-02	5.291912e-02	0	0	7.923413e+01	3.373238e+02	LRRK2
GO_Biological_Process_2025	Protein Localization to Mitochondrion (GO:0070585)	1/19	1.416042e-02	5.291912e-02	0	0	7.923413e+01	3.373238e+02	LRRK2
GO_Biological_Process_2025	Reticulophagy (GO:0061709)	1/19	1.416042e-02	5.291912e-02	0	0	7.923413e+01	3.373238e+02	ATG2B
GO_Biological_Process_2025	Insulin Secretion (GO:0030073)	1/19	1.416042e-02	5.291912e-02	0	0	7.923413e+01	3.373238e+02	SELENOT
GO_Biological_Process_2025	Microautophagy (GO:0016237)	1/20	1.490050e-02	5.291912e-02	0	0	7.506015e+01	3.157300e+02	ATG2B
GO_Biological_Process_2025	Glutamate Metabolic Process (GO:0006536)	1/20	1.490050e-02	5.291912e-02	0	0	7.506015e+01	3.157300e+02	ALDH5A1
GO_Biological_Process_2025	Neuromuscular Junction Development (GO:0007528)	1/20	1.490050e-02	5.291912e-02	0	0	7.506015e+01	3.157300e+02	LRRK2
GO_Biological_Process_2025	Excitatory Postsynaptic Potential (GO:0060079)	1/21	1.564006e-02	5.291912e-02	0	0	7.130357e+01	2.964745e+02	LRRK2
GO_Biological_Process_2025	Regulation of Synaptic Vesicle Exocytosis (GO:2000300)	1/21	1.564006e-02	5.291912e-02	0	0	7.130357e+01	2.964745e+02	LRRK2
GO_Biological_Process_2025	Regulation of Membrane Depolarization (GO:0003254)	1/21	1.564006e-02	5.291912e-02	0	0	7.130357e+01	2.964745e+02	LRRK2
GO_Biological_Process_2025	snRNA 3'-End Processing (GO:0034472)	1/21	1.564006e-02	5.291912e-02	0	0	7.130357e+01	2.964745e+02	EXOSC6
GO_Biological_Process_2025	Regulation of Neural Precursor Cell Proliferation (GO:2000177)	1/22	1.637911e-02	5.394186e-02	0	0	6.790476e+01	2.792073e+02	LRRK2
GO_Biological_Process_2025	Nucleophagy (GO:0044804)	1/22	1.637911e-02	5.394186e-02	0	0	6.790476e+01	2.792073e+02	ATG2B
GO_Biological_Process_2025	Mitochondrial RNA Metabolic Process (GO:0000959)	1/24	1.785564e-02	5.683970e-02	0	0	6.199379e+01	2.495520e+02	TWNK
GO_Biological_Process_2025	RNA Splicing, via Transesterification Reactions (GO:0000375)	1/24	1.785564e-02	5.683970e-02	0	0	6.199379e+01	2.495520e+02	SMNDC1
GO_Biological_Process_2025	Response to Hexose (GO:0009746)	1/25	1.859313e-02	5.683970e-02	0	0	5.940774e+01	2.367377e+02	SELENOT
GO_Biological_Process_2025	Regulation of Protein Processing (GO:0070613)	1/25	1.859313e-02	5.683970e-02	0	0	5.940774e+01	2.367377e+02	LRRK2
GO_Biological_Process_2025	Reg of Endoplasmic Reticulum Stress-Induced Intrinsic Apoptotic Sgnlng Pway (GO:1902235)	1/26	1.933010e-02	5.683970e-02	0	0	5.702857e+01	2.250400e+02	LRRK2
GO_Biological_Process_2025	Negative Regulation of Macroautophagy (GO:0016242)	1/26	1.933010e-02	5.683970e-02	0	0	5.702857e+01	2.250400e+02	LRRK2
GO_Biological_Process_2025	Glutamine Family Amino Acid Metabolic Process (GO:0009064)	1/26	1.933010e-02	5.683970e-02	0	0	5.702857e+01	2.250400e+02	ALDH5A1
GO_Biological_Process_2025	Chemical Synaptic Transmission, Postsynaptic (GO:0099565)	1/26	1.933010e-02	5.683970e-02	0	0	5.702857e+01	2.250400e+02	LRRK2
GO_Biological_Process_2025	Regulation of Postsynaptic Membrane Potential (GO:0060078)	1/26	1.933010e-02	5.683970e-02	0	0	5.702857e+01	2.250400e+02	LRRK2
GO_Biological_Process_2025	Regulation of Lysosomal Lumen pH (GO:0035751)	1/27	2.006656e-02	5.763302e-02	0	0	5.483242e+01	2.143235e+02	LRRK2
GO_Biological_Process_2025	Regulation of Mitochondrial Fission (GO:0090140)	1/27	2.006656e-02	5.763302e-02	0	0	5.483242e+01	2.143235e+02	LRRK2
GO_Biological_Process_2025	Establishment of Protein Localization to Mitochondrial Membrane (GO:0090151)	1/28	2.080250e-02	5.838883e-02	0	0	5.279894e+01	2.044735e+02	MTX1
GO_Biological_Process_2025	Positive Regulation of G Protein-Coupled Receptor Signaling Pathway (GO:0045745)	1/28	2.080250e-02	5.838883e-02	0	0	5.279894e+01	2.044735e+02	LRRK2
GO_Biological_Process_2025	Protein Methylation (GO:0006479)	1/29	2.153792e-02	5.977379e-02	0	0	5.091071e+01	1.953923e+02	PRMT7
GO_Biological_Process_2025	Negative Regulation of Response to Endoplasmic Reticulum Stress (GO:1903573)	1/30	2.227283e-02	5.983728e-02	0	0	4.915271e+01	1.869960e+02	LRRK2
GO_Biological_Process_2025	Regulation of Mitochondrion Organization (GO:0010821)	1/30	2.227283e-02	5.983728e-02	0	0	4.915271e+01	1.869960e+02	LRRK2
GO_Biological_Process_2025	Regulation of Dendritic Spine Morphogenesis (GO:0061001)	1/31	2.300723e-02	5.983728e-02	0	0	4.751190e+01	1.792124e+02	LRRK2
GO_Biological_Process_2025	Modulation of Excitatory Postsynaptic Potential (GO:0098815)	1/31	2.300723e-02	5.983728e-02	0	0	4.751190e+01	1.792124e+02	LRRK2
GO_Biological_Process_2025	Regulation of Regulated Secretory Pathway (GO:1903305)	1/32	2.374111e-02	5.983728e-02	0	0	4.597696e+01	1.719790e+02	LRRK2
GO_Biological_Process_2025	B Cell Activation Involved in Immune Response (GO:0002312)	1/32	2.374111e-02	5.983728e-02	0	0	4.597696e+01	1.719790e+02	EXOSC6
GO_Biological_Process_2025	Purine Ribonucleoside Triphosphate Metabolic Process (GO:0009205)	1/32	2.374111e-02	5.983728e-02	0	0	4.597696e+01	1.719790e+02	LRRK2
GO_Biological_Process_2025	Mitochondrial Membrane Organization (GO:0007006)	1/32	2.374111e-02	5.983728e-02	0	0	4.597696e+01	1.719790e+02	MTX1
GO_Biological_Process_2025	Regulation of Postsynapse Organization (GO:0099175)	1/32	2.374111e-02	5.983728e-02	0	0	4.597696e+01	1.719790e+02	LRRK2
GO_Biological_Process_2025	JNK Cascade (GO:0007254)	1/34	2.520732e-02	6.226209e-02	0	0	4.318615e+01	1.589518e+02	LRRK2
GO_Biological_Process_2025	Sarcomere Organization (GO:0045214)	1/34	2.520732e-02	6.226209e-02	0	0	4.318615e+01	1.589518e+02	CSRP2
GO_Biological_Process_2025	Regulation of Mitochondrial Membrane Potential (GO:0051881)	1/35	2.593966e-02	6.334477e-02	0	0	4.191387e+01	1.530687e+02	LRRK2
GO_Biological_Process_2025	Lytic Vacuole Organization (GO:0080171)	1/36	2.667148e-02	6.334477e-02	0	0	4.071429e+01	1.475551e+02	LRRK2
GO_Biological_Process_2025	Negative Regulation of Hydrolase Activity (GO:0051346)	1/36	2.667148e-02	6.334477e-02	0	0	4.071429e+01	1.475551e+02	LRRK2
GO_Biological_Process_2025	Peptidyl-Threonine Phosphorylation (GO:0018107)	1/36	2.667148e-02	6.334477e-02	0	0	4.071429e+01	1.475551e+02	LRRK2
GO_Biological_Process_2025	Cellular Response to Glucose Stimulus (GO:0071333)	1/37	2.740279e-02	6.385368e-02	0	0	3.958135e+01	1.423785e+02	SELENOT
GO_Biological_Process_2025	Spliceosomal snRNP Assembly (GO:0000387)	1/37	2.740279e-02	6.385368e-02	0	0	3.958135e+01	1.423785e+02	PRMT7
GO_Biological_Process_2025	Positive Regulation of Protein Binding (GO:0032092)	1/38	2.813359e-02	6.434256e-02	0	0	3.850965e+01	1.375099e+02	LRRK2
GO_Biological_Process_2025	Inner Mitochondrial Membrane Organization (GO:0007007)	1/38	2.813359e-02	6.434256e-02	0	0	3.850965e+01	1.375099e+02	MTX1
GO_Biological_Process_2025	Negative Regulation of Proteolysis (GO:0045861)	1/40	2.959365e-02	6.585253e-02	0	0	3.653114e+01	1.285967e+02	LRRK2
GO_Biological_Process_2025	Nucleic Acid Catabolic Process (GO:0141188)	1/40	2.959365e-02	6.585253e-02	0	0	3.653114e+01	1.285967e+02	EXOSC6
GO_Biological_Process_2025	Regulation of Protein Targeting to Mitochondrion (GO:1903214)	1/40	2.959365e-02	6.585253e-02	0	0	3.653114e+01	1.285967e+02	LRRK2
GO_Biological_Process_2025	Regulation of Neurotransmitter Secretion (GO:0046928)	1/41	3.032291e-02	6.687284e-02	0	0	3.561607e+01	1.245085e+02	LRRK2
GO_Biological_Process_2025	Mitochondrial Transport (GO:0006839)	1/43	3.177990e-02	6.862720e-02	0	0	3.391667e+01	1.169759e+02	MTX1
GO_Biological_Process_2025	Negative Regulation of Organelle Assembly (GO:1902116)	1/43	3.177990e-02	6.862720e-02	0	0	3.391667e+01	1.169759e+02	LRRK2
GO_Biological_Process_2025	Lysosome Organization (GO:0007040)	1/44	3.250762e-02	6.862720e-02	0	0	3.312625e+01	1.134998e+02	LRRK2
GO_Biological_Process_2025	Peptidyl-Threonine Modification (GO:0018210)	1/44	3.250762e-02	6.862720e-02	0	0	3.312625e+01	1.134998e+02	LRRK2
GO_Biological_Process_2025	Regulation of Autophagosome Assembly (GO:2000785)	1/44	3.250762e-02	6.862720e-02	0	0	3.312625e+01	1.134998e+02	LRRK2
GO_Biological_Process_2025	Regulation of Transport (GO:0051049)	1/46	3.396155e-02	7.049161e-02	0	0	3.165079e+01	1.070596e+02	LRRK2
GO_Biological_Process_2025	Regulation of Calcium-Mediated Signaling (GO:0050848)	1/46	3.396155e-02	7.049161e-02	0	0	3.165079e+01	1.070596e+02	LRRK2
GO_Biological_Process_2025	Positive Regulation of Kinase Activity (GO:0033674)	1/48	3.541343e-02	7.229023e-02	0	0	3.030091e+01	1.012252e+02	LRRK2
GO_Biological_Process_2025	Positive Regulation of Peptide Hormone Secretion (GO:0090277)	1/48	3.541343e-02	7.229023e-02	0	0	3.030091e+01	1.012252e+02	SELENOT
GO_Biological_Process_2025	Negative Regulation of Protein Binding (GO:0032091)	1/50	3.686328e-02	7.427278e-02	0	0	2.906122e+01	9.591772e+01	LRRK2
GO_Biological_Process_2025	Regulation of Intracellular Transport (GO:0032386)	1/51	3.758744e-02	7.427278e-02	0	0	2.847857e+01	9.344062e+01	LRRK2
GO_Biological_Process_2025	Response to Glucose (GO:0009749)	1/51	3.758744e-02	7.427278e-02	0	0	2.847857e+01	9.344062e+01	SELENOT
GO_Biological_Process_2025	Myofibril Assembly (GO:0030239)	1/51	3.758744e-02	7.427278e-02	0	0	2.847857e+01	9.344062e+01	CSRP2
GO_Biological_Process_2025	Regulation of Synaptic Transmission, Glutamatergic (GO:0051966)	1/52	3.831109e-02	7.510190e-02	0	0	2.791877e+01	9.107146e+01	LRRK2
GO_Biological_Process_2025	Plasma Membrane Bounded Cell Projection Morphogenesis (GO:0120039)	1/54	3.975687e-02	7.574480e-02	0	0	2.686253e+01	8.663093e+01	LRRK2
GO_Biological_Process_2025	DNA-templated DNA Replication (GO:0006261)	1/55	4.047900e-02	7.574480e-02	0	0	2.636376e+01	8.454783e+01	TWNK
GO_Biological_Process_2025	Rho Protein Signal Transduction (GO:0007266)	1/55	4.047900e-02	7.574480e-02	0	0	2.636376e+01	8.454783e+01	LRRK2
GO_Biological_Process_2025	Regulation of Metabolic Process (GO:0019222)	1/55	4.047900e-02	7.574480e-02	0	0	2.636376e+01	8.454783e+01	LRRK2
GO_Biological_Process_2025	Dicarboxylic Acid Metabolic Process (GO:0043648)	1/55	4.047900e-02	7.574480e-02	0	0	2.636376e+01	8.454783e+01	ALDH5A1
GO_Biological_Process_2025	Endoplasmic Reticulum Organization (GO:0007029)	1/55	4.047900e-02	7.574480e-02	0	0	2.636376e+01	8.454783e+01	LRRK2
GO_Biological_Process_2025	Organelle Organization (GO:0006996)	2/437	4.145267e-02	7.698353e-02	0	0	6.914235e+00	2.200941e+01	MTX1;LRRK2
GO_Biological_Process_2025	Purine Ribonucleotide Metabolic Process (GO:0009150)	1/58	4.264235e-02	7.860195e-02	0	0	2.497243e+01	7.878570e+01	LRRK2
GO_Biological_Process_2025	Negative Regulation of Intrinsic Apoptotic Signaling Pathway (GO:2001243)	1/60	4.408206e-02	7.947641e-02	0	0	2.412349e+01	7.530635e+01	LRRK2
GO_Biological_Process_2025	Protein Targeting to Mitochondrion (GO:0006626)	1/60	4.408206e-02	7.947641e-02	0	0	2.412349e+01	7.530635e+01	MTX1
GO_Biological_Process_2025	Response to Reactive Oxygen Species (GO:0000302)	1/60	4.408206e-02	7.947641e-02	0	0	2.412349e+01	7.530635e+01	LRRK2
GO_Biological_Process_2025	Regulation of Reactive Oxygen Species Metabolic Process (GO:2000377)	1/61	4.480115e-02	7.961068e-02	0	0	2.372024e+01	7.366371e+01	LRRK2
GO_Biological_Process_2025	Autophagy of Mitochondrion (GO:0000422)	1/61	4.480115e-02	7.961068e-02	0	0	2.372024e+01	7.366371e+01	ATG2B
GO_Biological_Process_2025	Canonical Wnt Signaling Pathway (GO:0060070)	1/63	4.623783e-02	8.099818e-02	0	0	2.295276e+01	7.055581e+01	LRRK2
GO_Biological_Process_2025	RNA Metabolic Process (GO:0016070)	1/63	4.623783e-02	8.099818e-02	0	0	2.295276e+01	7.055581e+01	EXOSC6
GO_Biological_Process_2025	Positive Regulation of Binding (GO:0051099)	1/64	4.695541e-02	8.167595e-02	0	0	2.258730e+01	6.908455e+01	LRRK2
GO_Biological_Process_2025	Regulation of Endocytosis (GO:0030100)	1/65	4.767248e-02	8.177155e-02	0	0	2.223326e+01	6.766472e+01	LRRK2
GO_Biological_Process_2025	Negative Regulation of Autophagy (GO:0010507)	1/65	4.767248e-02	8.177155e-02	0	0	2.223326e+01	6.766472e+01	LRRK2
GO_Biological_Process_2025	Positive Regulation of MAP Kinase Activity (GO:0043406)	1/66	4.838906e-02	8.186368e-02	0	0	2.189011e+01	6.629380e+01	LRRK2
GO_Biological_Process_2025	Negative Regulation of Binding (GO:0051100)	1/66	4.838906e-02	8.186368e-02	0	0	2.189011e+01	6.629380e+01	LRRK2
GO_Biological_Process_2025	Autophagosome Organization (GO:1905037)	1/69	5.053576e-02	8.491382e-02	0	0	2.092122e+01	6.245139e+01	ATG2B
GO_Biological_Process_2025	Peptidyl-Serine Phosphorylation (GO:0018105)	1/70	5.125032e-02	8.553262e-02	0	0	2.061698e+01	6.125373e+01	LRRK2
GO_Biological_Process_2025	Cellular Response to Reactive Oxygen Species (GO:0034614)	1/71	5.196438e-02	8.556801e-02	0	0	2.032143e+01	6.009446e+01	LRRK2
GO_Biological_Process_2025	Positive Regulation of Proteasomal Ubiquitin-Dependent Protein Catabolic Process (GO:0032436)	1/71	5.196438e-02	8.556801e-02	0	0	2.032143e+01	6.009446e+01	LRRK2
GO_Biological_Process_2025	Regulation of G Protein-Coupled Receptor Signaling Pathway (GO:0008277)	1/72	5.267793e-02	8.560164e-02	0	0	2.003421e+01	5.897186e+01	LRRK2
GO_Biological_Process_2025	Autophagosome Assembly (GO:0000045)	1/72	5.267793e-02	8.560164e-02	0	0	2.003421e+01	5.897186e+01	ATG2B
GO_Biological_Process_2025	DNA Replication (GO:0006260)	1/73	5.339099e-02	8.563360e-02	0	0	1.975496e+01	5.788427e+01	TWNK
GO_Biological_Process_2025	Regulation of MAP Kinase Activity (GO:0043405)	1/73	5.339099e-02	8.563360e-02	0	0	1.975496e+01	5.788427e+01	LRRK2
GO_Biological_Process_2025	Peptidyl-Serine Modification (GO:0018209)	1/75	5.481560e-02	8.679137e-02	0	0	1.921911e+01	5.580808e+01	LRRK2
GO_Biological_Process_2025	Positive Regulation of Protein Serine/Threonine Kinase Activity (GO:0071902)	1/75	5.481560e-02	8.679137e-02	0	0	1.921911e+01	5.580808e+01	LRRK2
GO_Biological_Process_2025	Positive Regulation of Protein Ubiquitination (GO:0031398)	1/76	5.552716e-02	8.680511e-02	0	0	1.896190e+01	5.481665e+01	LRRK2
GO_Biological_Process_2025	Regulation of Neuron Differentiation (GO:0045664)	1/76	5.552716e-02	8.680511e-02	0	0	1.896190e+01	5.481665e+01	LRRK2
GO_Biological_Process_2025	RNA Catabolic Process (GO:0006401)	1/79	5.765882e-02	8.901081e-02	0	0	1.822985e+01	5.201364e+01	EXOSC6
GO_Biological_Process_2025	Positive Regulation of Protein Modification by Small Protein Conjugation or Removal (GO:1903322)	1/79	5.765882e-02	8.901081e-02	0	0	1.822985e+01	5.201364e+01	LRRK2
GO_Biological_Process_2025	Regulation of Catabolic Process (GO:0009894)	1/81	5.907744e-02	9.063433e-02	0	0	1.777232e+01	5.027623e+01	LRRK2
GO_Biological_Process_2025	Regulation of Vesicle-Mediated Transport (GO:0060627)	1/82	5.978600e-02	9.110996e-02	0	0	1.755203e+01	4.944378e+01	LRRK2
GO_Biological_Process_2025	Wnt Signaling Pathway (GO:0016055)	1/83	6.049406e-02	9.110996e-02	0	0	1.733711e+01	4.863423e+01	LRRK2
GO_Biological_Process_2025	Regulation of Protein Kinase Activity (GO:0045859)	1/83	6.049406e-02	9.110996e-02	0	0	1.733711e+01	4.863423e+01	LRRK2
GO_Biological_Process_2025	Carbohydrate Metabolic Process (GO:0005975)	1/85	6.190869e-02	9.211715e-02	0	0	1.692262e+01	4.708033e+01	ALDH2
GO_Biological_Process_2025	Actomyosin Structure Organization (GO:0031032)	1/85	6.190869e-02	9.211715e-02	0	0	1.692262e+01	4.708033e+01	CSRP2
GO_Biological_Process_2025	Positive Regulation of Protein Kinase Activity (GO:0045860)	1/88	6.402691e-02	9.405178e-02	0	0	1.633662e+01	4.490040e+01	LRRK2
GO_Biological_Process_2025	Positive Regulation of Ubiquitin-Dependent Protein Catabolic Process (GO:2000060)	1/88	6.402691e-02	9.405178e-02	0	0	1.633662e+01	4.490040e+01	LRRK2
GO_Biological_Process_2025	Positive Regulation of Canonical Wnt Signaling Pathway (GO:0090263)	1/89	6.473199e-02	9.405178e-02	0	0	1.615016e+01	4.421106e+01	LRRK2
GO_Biological_Process_2025	Nuclear-Transcribed mRNA Catabolic Process (GO:0000956)	1/89	6.473199e-02	9.405178e-02	0	0	1.615016e+01	4.421106e+01	EXOSC6
GO_Biological_Process_2025	Calcium-Mediated Signaling (GO:0019722)	1/91	6.614067e-02	9.543661e-02	0	0	1.578968e+01	4.288433e+01	LRRK2
GO_Biological_Process_2025	RNA Splicing (GO:0008380)	1/92	6.684426e-02	9.543661e-02	0	0	1.561538e+01	4.224570e+01	SMNDC1
GO_Biological_Process_2025	Glucose Homeostasis (GO:0042593)	1/92	6.684426e-02	9.543661e-02	0	0	1.561538e+01	4.224570e+01	SELENOT
GO_Biological_Process_2025	Positive Regulation of Phosphorylation (GO:0042327)	1/94	6.824997e-02	9.632995e-02	0	0	1.527803e+01	4.101508e+01	LRRK2
GO_Biological_Process_2025	Lipid Biosynthetic Process (GO:0008610)	1/94	6.824997e-02	9.632995e-02	0	0	1.527803e+01	4.101508e+01	AGPS
GO_Biological_Process_2025	rRNA Metabolic Process (GO:0016072)	1/98	7.105545e-02	9.859942e-02	0	0	1.464507e+01	3.872587e+01	EXOSC6
GO_Biological_Process_2025	Positive Regulation of Proteasomal Protein Catabolic Process (GO:1901800)	1/98	7.105545e-02	9.859942e-02	0	0	1.464507e+01	3.872587e+01	LRRK2
GO_Biological_Process_2025	Positive Regulation of Protein Modification Process (GO:0031401)	1/98	7.105545e-02	9.859942e-02	0	0	1.464507e+01	3.872587e+01	LRRK2
GO_Biological_Process_2025	Positive Regulation of Autophagy (GO:0010508)	1/99	7.175559e-02	9.887537e-02	0	0	1.449490e+01	3.818666e+01	LRRK2
GO_Biological_Process_2025	Cellular Response to Chemical Stress (GO:0062197)	1/100	7.245523e-02	9.887537e-02	0	0	1.434776e+01	3.765981e+01	LRRK2
GO_Biological_Process_2025	Mitochondrial Gene Expression (GO:0140053)	1/100	7.245523e-02	9.887537e-02	0	0	1.434776e+01	3.765981e+01	TWNK
GO_Biological_Process_2025	Regulation of Macroautophagy (GO:0016241)	1/106	7.664278e-02	1.040152e-01	0	0	1.352381e+01	3.473726e+01	LRRK2
GO_Biological_Process_2025	Positive Regulation of Cellular Process (GO:0048522)	2/622	7.762547e-02	1.047732e-01	0	0	4.805211e+00	1.228145e+01	PPP1R13L;LRRK2
GO_Biological_Process_2025	Regulation of Proteasomal Ubiquitin-Dependent Protein Catabolic Process (GO:0032434)	1/109	7.872993e-02	1.056864e-01	0	0	1.314616e+01	3.341402e+01	LRRK2
GO_Biological_Process_2025	Cellular Response to Metal Ion (GO:0071248)	1/112	8.081268e-02	1.073158e-01	0	0	1.278893e+01	3.217211e+01	LRRK2
GO_Biological_Process_2025	Regulation of Wnt Signaling Pathway (GO:0030111)	1/112	8.081268e-02	1.073158e-01	0	0	1.278893e+01	3.217211e+01	LRRK2
GO_Biological_Process_2025	Regulation of Protein Ubiquitination (GO:0031396)	1/113	8.150595e-02	1.076576e-01	0	0	1.267411e+01	3.177499e+01	LRRK2
GO_Biological_Process_2025	Positive Regulation of Wnt Signaling Pathway (GO:0030177)	1/114	8.219873e-02	1.079951e-01	0	0	1.256131e+01	3.138589e+01	LRRK2
GO_Biological_Process_2025	Protein Complex Oligomerization (GO:0051259)	1/116	8.358283e-02	1.092326e-01	0	0	1.234161e+01	3.063087e+01	TWNK
GO_Biological_Process_2025	Modulation of Chemical Synaptic Transmission (GO:0050804)	1/117	8.427416e-02	1.095564e-01	0	0	1.223461e+01	3.026450e+01	LRRK2
GO_Biological_Process_2025	MAPK Cascade (GO:0000165)	1/119	8.565534e-02	1.107689e-01	0	0	1.202603e+01	2.955305e+01	LRRK2
GO_Biological_Process_2025	Negative Regulation of Defense Response (GO:0031348)	1/121	8.703458e-02	1.108121e-01	0	0	1.182440e+01	2.886869e+01	PPP1R13L
GO_Biological_Process_2025	Negative Regulation of Inflammatory Response (GO:0050728)	1/121	8.703458e-02	1.108121e-01	0	0	1.182440e+01	2.886869e+01	PPP1R13L
GO_Biological_Process_2025	Cellular Response to Oxidative Stress (GO:0034599)	1/121	8.703458e-02	1.108121e-01	0	0	1.182440e+01	2.886869e+01	LRRK2
GO_Biological_Process_2025	Regulation of Anatomical Structure Morphogenesis (GO:0022603)	1/127	9.116065e-02	1.151580e-01	0	0	1.125794e+01	2.696424e+01	LRRK2
GO_Biological_Process_2025	Golgi Organization (GO:0007030)	1/128	9.184663e-02	1.151580e-01	0	0	1.116873e+01	2.666685e+01	LRRK2
GO_Biological_Process_2025	RNA Biosynthetic Process (GO:0032774)	1/128	9.184663e-02	1.151580e-01	0	0	1.116873e+01	2.666685e+01	EXOSC6
GO_Biological_Process_2025	Regulation of GTPase Activity (GO:0043087)	1/134	9.595240e-02	1.196982e-01	0	0	1.066165e+01	2.498988e+01	LRRK2
GO_Biological_Process_2025	Regulation of Protein Phosphorylation (GO:0001932)	1/137	9.799878e-02	1.216367e-01	0	0	1.042489e+01	2.421495e+01	LRRK2
GO_Biological_Process_2025	protein-RNA Complex Assembly (GO:0022618)	1/138	9.867995e-02	1.218697e-01	0	0	1.034828e+01	2.396531e+01	PRMT7
GO_Biological_Process_2025	Protein Autophosphorylation (GO:0046777)	1/140	1.000408e-01	1.229358e-01	0	0	1.019836e+01	2.347842e+01	LRRK2
GO_Biological_Process_2025	Cellular Response to Starvation (GO:0009267)	1/141	1.007206e-01	1.231583e-01	0	0	1.012500e+01	2.324098e+01	LRRK2
GO_Biological_Process_2025	Synapse Organization (GO:0050808)	1/144	1.027569e-01	1.250293e-01	0	0	9.911089e+00	2.255159e+01	LRRK2
GO_Biological_Process_2025	Phosphate-Containing Compound Metabolic Process (GO:0006796)	1/150	1.068166e-01	1.293318e-01	0	0	9.509108e+00	2.126847e+01	LRRK2
GO_Biological_Process_2025	Protein Localization to Organelle (GO:0033365)	1/151	1.074915e-01	1.295142e-01	0	0	9.445238e+00	2.106612e+01	LRRK2
GO_Biological_Process_2025	Negative Regulation of Response to External Stimulus (GO:0032102)	1/154	1.095135e-01	1.313099e-01	0	0	9.258637e+00	2.047739e+01	PPP1R13L
GO_Biological_Process_2025	Neuron Projection Morphogenesis (GO:0048812)	1/157	1.115312e-01	1.330832e-01	0	0	9.079212e+00	1.991480e+01	LRRK2
GO_Biological_Process_2025	Regulation of Cellular Component Organization (GO:0051128)	1/159	1.128740e-01	1.340379e-01	0	0	8.963382e+00	1.955347e+01	LRRK2
GO_Biological_Process_2025	Macroautophagy (GO:0016236)	1/162	1.148846e-01	1.357727e-01	0	0	8.795031e+00	1.903093e+01	ATG2B
GO_Biological_Process_2025	Positive Regulation of Protein Phosphorylation (GO:0001934)	1/171	1.208909e-01	1.421908e-01	0	0	8.325630e+00	1.759094e+01	LRRK2
GO_Biological_Process_2025	Regulation of Neuron Projection Development (GO:0010975)	1/176	1.242113e-01	1.454038e-01	0	0	8.085714e+00	1.686495e+01	LRRK2
GO_Biological_Process_2025	Positive Regulation of Catabolic Process (GO:0009896)	1/183	1.288402e-01	1.501110e-01	0	0	7.771978e+00	1.592620e+01	LRRK2
GO_Biological_Process_2025	Small GTPase-mediated Signal Transduction (GO:0007264)	1/188	1.321326e-01	1.532242e-01	0	0	7.562261e+00	1.530563e+01	LRRK2
GO_Biological_Process_2025	Regulation of Programmed Cell Death (GO:0043067)	1/195	1.367224e-01	1.578057e-01	0	0	7.286819e+00	1.449933e+01	LRRK2
GO_Biological_Process_2025	Endomembrane System Organization (GO:0010256)	1/196	1.373762e-01	1.578229e-01	0	0	7.249084e+00	1.438967e+01	LRRK2
GO_Biological_Process_2025	Regulation of Cell Differentiation (GO:0045595)	1/201	1.406384e-01	1.608227e-01	0	0	7.066071e+00	1.386054e+01	PPP1R13L
GO_Biological_Process_2025	DNA-templated Transcription (GO:0006351)	1/203	1.419401e-01	1.615632e-01	0	0	6.995403e+00	1.365748e+01	TWNK
GO_Biological_Process_2025	Neuron Projection Development (GO:0031175)	1/206	1.438891e-01	1.630304e-01	0	0	6.891986e+00	1.336158e+01	LRRK2
GO_Biological_Process_2025	mRNA Splicing, via Spliceosome (GO:0000398)	1/211	1.471284e-01	1.659393e-01	0	0	6.726190e+00	1.289041e+01	PRMT7
GO_Biological_Process_2025	Regulation of Canonical Wnt Signaling Pathway (GO:0060828)	1/216	1.503562e-01	1.688090e-01	0	0	6.568106e+00	1.244491e+01	LRRK2
GO_Biological_Process_2025	Regulation of Autophagy (GO:0010506)	1/230	1.593335e-01	1.780786e-01	0	0	6.162196e+00	1.131845e+01	LRRK2
GO_Biological_Process_2025	Positive Regulation of Developmental Process (GO:0051094)	1/245	1.688537e-01	1.878687e-01	0	0	5.778981e+00	1.027921e+01	PPP1R13L
GO_Biological_Process_2025	Positive Regulation of Programmed Cell Death (GO:0043068)	1/248	1.707456e-01	1.889719e-01	0	0	5.707924e+00	1.008921e+01	LRRK2
GO_Biological_Process_2025	Regulation of Inflammatory Response (GO:0050727)	1/249	1.713753e-01	1.889719e-01	0	0	5.684620e+00	1.002710e+01	PPP1R13L
GO_Biological_Process_2025	Lipid Metabolic Process (GO:0006629)	1/259	1.776483e-01	1.950184e-01	0	0	5.461517e+00	9.437225e+00	AGPS
GO_Biological_Process_2025	Chromatin Remodeling (GO:0006338)	1/262	1.795216e-01	1.962028e-01	0	0	5.397920e+00	9.270711e+00	PRMT7
GO_Biological_Process_2025	Central Nervous System Development (GO:0007417)	1/288	1.955903e-01	2.128229e-01	0	0	4.902439e+00	7.999473e+00	ALDH5A1
GO_Biological_Process_2025	RNA Processing (GO:0006396)	1/291	1.974253e-01	2.138774e-01	0	0	4.850985e+00	7.870214e+00	EXOSC6
GO_Biological_Process_2025	Positive Regulation of Cell Differentiation (GO:0045597)	1/297	2.010837e-01	2.165996e-01	0	0	4.751207e+00	7.621097e+00	PPP1R13L
GO_Biological_Process_2025	Phosphorylation (GO:0016310)	1/298	2.016919e-01	2.165996e-01	0	0	4.734969e+00	7.580750e+00	LRRK2
GO_Biological_Process_2025	Regulation of Intracellular Signal Transduction (GO:1902531)	1/302	2.041205e-01	2.182587e-01	0	0	4.671096e+00	7.422581e+00	LRRK2
GO_Biological_Process_2025	Protein-Containing Complex Assembly (GO:0065003)	1/323	2.167577e-01	2.297817e-01	0	0	4.361801e+00	6.669086e+00	LRRK2
GO_Biological_Process_2025	Chromatin Organization (GO:0006325)	1/323	2.167577e-01	2.297817e-01	0	0	4.361801e+00	6.669086e+00	PRMT7
GO_Biological_Process_2025	Intracellular Protein Transport (GO:0006886)	1/326	2.185476e-01	2.306892e-01	0	0	4.320879e+00	6.570983e+00	MTX1
GO_Biological_Process_2025	Organelle Assembly (GO:0070925)	1/346	2.303834e-01	2.421476e-01	0	0	4.066253e+00	5.969301e+00	ATG2B
GO_Biological_Process_2025	Intracellular Signaling Cassette (GO:0141124)	1/354	2.350707e-01	2.460274e-01	0	0	3.972481e+00	5.751632e+00	LRRK2
GO_Biological_Process_2025	Positive Regulation of MAPK Cascade (GO:0043410)	1/362	2.397313e-01	2.498465e-01	0	0	3.882865e+00	5.545650e+00	LRRK2
GO_Biological_Process_2025	Protein Localization (GO:0008104)	1/371	2.449428e-01	2.542054e-01	0	0	3.786680e+00	5.326837e+00	LRRK2
GO_Biological_Process_2025	Protein Phosphorylation (GO:0006468)	1/373	2.460964e-01	2.543339e-01	0	0	3.765937e+00	5.279964e+00	LRRK2
GO_Biological_Process_2025	Gene Expression (GO:0010467)	1/381	2.506943e-01	2.580062e-01	0	0	3.685150e+00	5.098483e+00	EXOSC6
GO_Biological_Process_2025	Cellular Response to Oxygen-Containing Compound (GO:1901701)	1/384	2.524117e-01	2.586958e-01	0	0	3.655725e+00	5.032814e+00	LRRK2
GO_Biological_Process_2025	Regulation of RNA Biosynthetic Process (GO:2001141)	1/465	2.974175e-01	3.035625e-01	0	0	3.005080e+00	3.644015e+00	PRMT7
GO_Biological_Process_2025	Nervous System Development (GO:0007399)	1/480	3.054692e-01	3.104975e-01	0	0	2.908738e+00	3.449491e+00	ALDH5A1
GO_Biological_Process_2025	Protein Modification Process (GO:0036211)	1/545	3.393749e-01	3.435476e-01	0	0	2.552652e+00	2.758523e+00	LRRK2
GO_Biological_Process_2025	Regulation of DNA-templated Transcription (GO:0006355)	2/2139	4.875188e-01	4.914986e-01	0	0	1.284907e+00	9.231110e-01	PRMT7;PPP1R13L
GO_Biological_Process_2025	Regulation of Gene Expression (GO:0010468)	1/1127	5.811788e-01	5.835413e-01	0	0	1.196333e+00	6.492464e-01	PRMT7
GO_Biological_Process_2025	Regulation of Transcription by RNA Polymerase II (GO:0006357)	1/2250	8.331835e-01	8.331835e-01	0	0	5.632980e-01	1.028027e-01	PPP1R13L
