## Supplementary material for "Fatty Acid β-oxidation and Ferroptosis Define a Survival-Productivity Trade Off in CHO fed-Batch Bioreactors": GO_Biological_Process_2025.Mouse.enrichr.reports.txt

Gene_set	Term	Overlap	P-value	Adjusted P-value	Old P-value	Old Adjusted P-value	Odds Ratio	Combined Score	Genes
GO_Biological_Process_2025	Protein Import (GO:0017038)	1/5	6.234939e-03	1.148050e-01	0	0	2.080312e+02	1.056297e+03	CLU
GO_Biological_Process_2025	Aromatic Amino Acid Metabolic Process (GO:0009072)	1/5	6.234939e-03	1.148050e-01	0	0	2.080312e+02	1.056297e+03	IYD
GO_Biological_Process_2025	Regulation of Superoxide Metabolic Process (GO:0090322)	1/6	7.477447e-03	1.148050e-01	0	0	1.664167e+02	8.147533e+02	DHFR
GO_Biological_Process_2025	Regulation of Growth Hormone Receptor Signaling Pathway (GO:0060398)	1/7	8.718464e-03	1.148050e-01	0	0	1.386736e+02	6.576336e+02	LEPROTL1
GO_Biological_Process_2025	Myelin Maintenance (GO:0043217)	1/9	1.119603e-02	1.148050e-01	0	0	1.039948e+02	4.671650e+02	CLU
GO_Biological_Process_2025	Regulation of Actin Filament Length (GO:0030832)	1/9	1.119603e-02	1.148050e-01	0	0	1.039948e+02	4.671650e+02	MYO3A
GO_Biological_Process_2025	Axon Regeneration (GO:0031103)	1/9	1.119603e-02	1.148050e-01	0	0	1.039948e+02	4.671650e+02	DHFR
GO_Biological_Process_2025	Cellular Response to UV-A (GO:0071492)	1/10	1.243259e-02	1.148050e-01	0	0	9.243519e+01	4.055533e+02	PPID
GO_Biological_Process_2025	Regulation of Cellular Response to Oxidative Stress (GO:1900407)	1/10	1.243259e-02	1.148050e-01	0	0	9.243519e+01	4.055533e+02	DHFR
GO_Biological_Process_2025	Carnitine Metabolic Process (GO:0009437)	1/11	1.366766e-02	1.148050e-01	0	0	8.318750e+01	3.571009e+02	ALDH9A1
GO_Biological_Process_2025	Central Nervous System Myelination (GO:0022010)	1/11	1.366766e-02	1.148050e-01	0	0	8.318750e+01	3.571009e+02	CLU
GO_Biological_Process_2025	Negative Regulation of calcineurin-NFAT Signaling Cascade (GO:0070885)	1/11	1.366766e-02	1.148050e-01	0	0	8.318750e+01	3.571009e+02	FHL2
GO_Biological_Process_2025	Negative Regulation of Calcineurin-Mediated Signaling (GO:0106057)	1/11	1.366766e-02	1.148050e-01	0	0	8.318750e+01	3.571009e+02	FHL2
GO_Biological_Process_2025	Negative Regulation of Protein Metabolic Process (GO:0051248)	2/146	1.422445e-02	1.148050e-01	0	0	1.197524e+01	5.092822e+01	DHFR;CLU
GO_Biological_Process_2025	Tyrosine Metabolic Process (GO:0006570)	1/12	1.490124e-02	1.148050e-01	0	0	7.562121e+01	3.180863e+02	IYD
GO_Biological_Process_2025	Response to Misfolded Protein (GO:0051788)	1/12	1.490124e-02	1.148050e-01	0	0	7.562121e+01	3.180863e+02	CLU
GO_Biological_Process_2025	Negative Regulation of Amyloid Fibril Formation (GO:1905907)	1/12	1.490124e-02	1.148050e-01	0	0	7.562121e+01	3.180863e+02	CLU
GO_Biological_Process_2025	Formation of Cytoplasmic Translation Initiation Complex (GO:0001732)	1/13	1.613335e-02	1.148050e-01	0	0	6.931597e+01	2.860578e+02	EIF5
GO_Biological_Process_2025	Response to UV-A (GO:0070141)	1/13	1.613335e-02	1.148050e-01	0	0	6.931597e+01	2.860578e+02	PPID
GO_Biological_Process_2025	Cochlea Morphogenesis (GO:0090103)	1/13	1.613335e-02	1.148050e-01	0	0	6.931597e+01	2.860578e+02	MYO3A
GO_Biological_Process_2025	Negative Regulation of Stem Cell Differentiation (GO:2000737)	1/13	1.613335e-02	1.148050e-01	0	0	6.931597e+01	2.860578e+02	NELFB
GO_Biological_Process_2025	Negative Regulation of Transcription Elongation by RNA Polymerase II (GO:0034244)	1/14	1.736398e-02	1.148050e-01	0	0	6.398077e+01	2.593369e+02	NELFB
GO_Biological_Process_2025	Regulation of Response to Endoplasmic Reticulum Stress (GO:1905897)	1/15	1.859313e-02	1.148050e-01	0	0	5.940774e+01	2.367377e+02	CLU
GO_Biological_Process_2025	Regulation of Intrinsic Apoptotic Signaling Pathway in Response to DNA Damage (GO:1902229)	1/15	1.859313e-02	1.148050e-01	0	0	5.940774e+01	2.367377e+02	CLU
GO_Biological_Process_2025	Ceramide Transport (GO:0035627)	1/15	1.859313e-02	1.148050e-01	0	0	5.940774e+01	2.367377e+02	ABCA13
GO_Biological_Process_2025	Regulation of Amyloid-Beta Clearance (GO:1900221)	1/15	1.859313e-02	1.148050e-01	0	0	5.940774e+01	2.367377e+02	CLU
GO_Biological_Process_2025	Positive Regulation of Cytoplasmic Translation (GO:2000767)	1/15	1.859313e-02	1.148050e-01	0	0	5.940774e+01	2.367377e+02	PKM
GO_Biological_Process_2025	Thyroid Hormone Metabolic Process (GO:0042403)	1/16	1.982080e-02	1.148050e-01	0	0	5.544444e+01	2.173990e+02	IYD
GO_Biological_Process_2025	Negative Regulation of Release of Cytochrome C From Mitochondria (GO:0090201)	1/16	1.982080e-02	1.148050e-01	0	0	5.544444e+01	2.173990e+02	CLU
GO_Biological_Process_2025	Reverse Cholesterol Transport (GO:0043691)	1/16	1.982080e-02	1.148050e-01	0	0	5.544444e+01	2.173990e+02	CLU
GO_Biological_Process_2025	Regulation of Amyloid Fibril Formation (GO:1905906)	1/16	1.982080e-02	1.148050e-01	0	0	5.544444e+01	2.173990e+02	CLU
GO_Biological_Process_2025	Negative Regulation of Amyloid-Beta Formation (GO:1902430)	1/16	1.982080e-02	1.148050e-01	0	0	5.544444e+01	2.173990e+02	CLU
GO_Biological_Process_2025	Release of Cytochrome C From Mitochondria (GO:0001836)	1/17	2.104700e-02	1.148050e-01	0	0	5.197656e+01	2.006814e+02	CLU
GO_Biological_Process_2025	Positive Regulation of Smooth Muscle Cell Migration (GO:0014911)	1/17	2.104700e-02	1.148050e-01	0	0	5.197656e+01	2.006814e+02	CCN4
GO_Biological_Process_2025	Negative Regulation of Amyloid Precursor Protein Catabolic Process (GO:1902992)	1/17	2.104700e-02	1.148050e-01	0	0	5.197656e+01	2.006814e+02	CLU
GO_Biological_Process_2025	Response to Axon Injury (GO:0048678)	1/18	2.227173e-02	1.148050e-01	0	0	4.891667e+01	1.861004e+02	DHFR
GO_Biological_Process_2025	Positive Regulation of Amyloid-Beta Formation (GO:1902004)	1/18	2.227173e-02	1.148050e-01	0	0	4.891667e+01	1.861004e+02	CLU
GO_Biological_Process_2025	Negative Regulation of DNA-templated Transcription, Elongation (GO:0032785)	1/18	2.227173e-02	1.148050e-01	0	0	4.891667e+01	1.861004e+02	NELFB
GO_Biological_Process_2025	Positive Regulation of Sprouting Angiogenesis (GO:1903672)	1/18	2.227173e-02	1.148050e-01	0	0	4.891667e+01	1.861004e+02	PKM
GO_Biological_Process_2025	Neuron Maturation (GO:0042551)	1/18	2.227173e-02	1.148050e-01	0	0	4.891667e+01	1.861004e+02	CLN5
GO_Biological_Process_2025	Diol Biosynthetic Process (GO:0034312)	1/18	2.227173e-02	1.148050e-01	0	0	4.891667e+01	1.861004e+02	DHFR
GO_Biological_Process_2025	mRNA Cis Splicing, via Spliceosome (GO:0045292)	1/19	2.349499e-02	1.148050e-01	0	0	4.619676e+01	1.732826e+02	CWC15
GO_Biological_Process_2025	Regulation of Smooth Muscle Cell Migration (GO:0014910)	1/19	2.349499e-02	1.148050e-01	0	0	4.619676e+01	1.732826e+02	CCN4
GO_Biological_Process_2025	Microglial Cell Activation (GO:0001774)	1/19	2.349499e-02	1.148050e-01	0	0	4.619676e+01	1.732826e+02	CLU
GO_Biological_Process_2025	Lysosomal Lumen Acidification (GO:0007042)	1/20	2.471677e-02	1.155241e-01	0	0	4.376316e+01	1.619356e+02	CLN5
GO_Biological_Process_2025	Positive Regulation of Monooxygenase Activity (GO:0032770)	1/20	2.471677e-02	1.155241e-01	0	0	4.376316e+01	1.619356e+02	DHFR
GO_Biological_Process_2025	Regulation of Translation (GO:0006417)	2/201	2.590663e-02	1.156914e-01	0	0	8.641468e+00	3.156950e+01	DHFR;EIF5
GO_Biological_Process_2025	Negative Regulation of Amide Metabolic Process (GO:0034249)	1/21	2.593709e-02	1.156914e-01	0	0	4.157292e+01	1.518277e+02	CLU
GO_Biological_Process_2025	Chaperone-Mediated Protein Complex Assembly (GO:0051131)	1/22	2.715595e-02	1.156914e-01	0	0	3.959127e+01	1.427724e+02	CLU
GO_Biological_Process_2025	Endosome Transport via Multivesicular Body Sorting Pathway (GO:0032509)	1/23	2.837334e-02	1.156914e-01	0	0	3.778977e+01	1.346187e+02	LEPROTL1
GO_Biological_Process_2025	Positive Regulation of Amide Metabolic Process (GO:0034250)	1/23	2.837334e-02	1.156914e-01	0	0	3.778977e+01	1.346187e+02	CLU
GO_Biological_Process_2025	Positive Regulation of Amyloid Precursor Protein Catabolic Process (GO:1902993)	1/23	2.837334e-02	1.156914e-01	0	0	3.778977e+01	1.346187e+02	CLU
GO_Biological_Process_2025	Protein Targeting to Lysosome (GO:0006622)	1/24	2.958927e-02	1.156914e-01	0	0	3.614493e+01	1.272426e+02	CLU
GO_Biological_Process_2025	Negative Regulation of Intrinsic Apoptotic Signaling Pathway in Response to DNA Damage (GO:1902230)	1/25	3.080373e-02	1.156914e-01	0	0	3.463715e+01	1.205414e+02	CLU
GO_Biological_Process_2025	Late Endosome to Vacuole Transport via Multivesicular Body Sorting Pathway (GO:0032511)	1/25	3.080373e-02	1.156914e-01	0	0	3.463715e+01	1.205414e+02	LEPROTL1
GO_Biological_Process_2025	Regulation of Cytoplasmic Translation (GO:2000765)	1/26	3.201674e-02	1.156914e-01	0	0	3.325000e+01	1.144298e+02	PKM
GO_Biological_Process_2025	Positive Regulation of Filopodium Assembly (GO:0051491)	1/26	3.201674e-02	1.156914e-01	0	0	3.325000e+01	1.144298e+02	MYO3A
GO_Biological_Process_2025	Regulation of Lysosomal Lumen pH (GO:0035751)	1/27	3.322829e-02	1.156914e-01	0	0	3.196955e+01	1.088357e+02	CLN5
GO_Biological_Process_2025	Amide Transport (GO:0042886)	1/27	3.322829e-02	1.156914e-01	0	0	3.196955e+01	1.088357e+02	ABCA13
GO_Biological_Process_2025	ADP Catabolic Process (GO:0046032)	1/28	3.443838e-02	1.156914e-01	0	0	3.078395e+01	1.036983e+02	PKM
GO_Biological_Process_2025	Glycolytic Process (GO:0006096)	1/28	3.443838e-02	1.156914e-01	0	0	3.078395e+01	1.036983e+02	PKM
GO_Biological_Process_2025	Inner Ear Morphogenesis (GO:0042472)	1/28	3.443838e-02	1.156914e-01	0	0	3.078395e+01	1.036983e+02	MYO3A
GO_Biological_Process_2025	Positive Regulation of Cholesterol Transport (GO:0032376)	1/28	3.443838e-02	1.156914e-01	0	0	3.078395e+01	1.036983e+02	ABCA13
GO_Biological_Process_2025	Positive Regulation of Viral Genome Replication (GO:0045070)	1/28	3.443838e-02	1.156914e-01	0	0	3.078395e+01	1.036983e+02	PPID
GO_Biological_Process_2025	Positive Regulation of Nitric Oxide Biosynthetic Process (GO:0045429)	1/30	3.685421e-02	1.172474e-01	0	0	2.865805e+01	9.459406e+01	CLU
GO_Biological_Process_2025	Negative Regulation of Response to Endoplasmic Reticulum Stress (GO:1903573)	1/30	3.685421e-02	1.172474e-01	0	0	2.865805e+01	9.459406e+01	CLU
GO_Biological_Process_2025	Vacuolar Acidification (GO:0007035)	1/31	3.805995e-02	1.172474e-01	0	0	2.770139e+01	9.054456e+01	CLN5
GO_Biological_Process_2025	Positive Regulation of Nitric Oxide Metabolic Process (GO:1904407)	1/31	3.805995e-02	1.172474e-01	0	0	2.770139e+01	9.054456e+01	CLU
GO_Biological_Process_2025	Positive Regulation of Programmed Cell Death (GO:0043068)	2/248	3.809708e-02	1.172474e-01	0	0	6.973842e+00	2.278785e+01	CLU;PPID
GO_Biological_Process_2025	Pyridine Nucleotide Catabolic Process (GO:0019364)	1/32	3.926424e-02	1.172474e-01	0	0	2.680645e+01	8.678431e+01	PKM
GO_Biological_Process_2025	Apoptotic Mitochondrial Changes (GO:0008637)	1/32	3.926424e-02	1.172474e-01	0	0	2.680645e+01	8.678431e+01	CLU
GO_Biological_Process_2025	Lipid Droplet Organization (GO:0034389)	1/32	3.926424e-02	1.172474e-01	0	0	2.680645e+01	8.678431e+01	PPID
GO_Biological_Process_2025	Regulation of Amyloid-Beta Formation (GO:1902003)	1/33	4.046708e-02	1.175733e-01	0	0	2.596745e+01	8.328453e+01	CLU
GO_Biological_Process_2025	Regulation of calcineurin-NFAT Signaling Cascade (GO:0070884)	1/33	4.046708e-02	1.175733e-01	0	0	2.596745e+01	8.328453e+01	FHL2
GO_Biological_Process_2025	Macrophage Activation (GO:0042116)	1/35	4.286843e-02	1.228895e-01	0	0	2.443750e+01	7.696883e+01	CLU
GO_Biological_Process_2025	Lytic Vacuole Organization (GO:0080171)	1/36	4.406693e-02	1.230440e-01	0	0	2.373810e+01	7.411141e+01	CLN5
GO_Biological_Process_2025	Cytoplasmic Translational Initiation (GO:0002183)	1/36	4.406693e-02	1.230440e-01	0	0	2.373810e+01	7.411141e+01	EIF5
GO_Biological_Process_2025	Regulation of Release of Cytochrome C From Mitochondria (GO:0090199)	1/37	4.526400e-02	1.247662e-01	0	0	2.307755e+01	7.143062e+01	CLU
GO_Biological_Process_2025	Regulation of Sprouting Angiogenesis (GO:1903670)	1/38	4.645963e-02	1.250240e-01	0	0	2.245270e+01	6.891119e+01	PKM
GO_Biological_Process_2025	Positive Regulation of Intrinsic Apoptotic Signaling Pathway (GO:2001244)	1/39	4.765382e-02	1.250240e-01	0	0	2.186075e+01	6.653957e+01	CLU
GO_Biological_Process_2025	Carbohydrate Catabolic Process (GO:0016052)	1/40	4.884658e-02	1.250240e-01	0	0	2.129915e+01	6.430363e+01	PKM
GO_Biological_Process_2025	Regulation of Filopodium Assembly (GO:0051489)	1/40	4.884658e-02	1.250240e-01	0	0	2.129915e+01	6.430363e+01	MYO3A
GO_Biological_Process_2025	Positive Regulation of Proteolysis Involved in Protein Catabolic Process (GO:1903052)	1/40	4.884658e-02	1.250240e-01	0	0	2.129915e+01	6.430363e+01	CLU
GO_Biological_Process_2025	Positive Regulation of Viral Process (GO:0048524)	1/40	4.884658e-02	1.250240e-01	0	0	2.129915e+01	6.430363e+01	PPID
GO_Biological_Process_2025	Regulation of Receptor-Mediated Endocytosis (GO:0048259)	1/42	5.122779e-02	1.265974e-01	0	0	2.025813e+01	6.019649e+01	CLU
GO_Biological_Process_2025	Ribosome Assembly (GO:0042255)	1/42	5.122779e-02	1.265974e-01	0	0	2.025813e+01	6.019649e+01	EIF5
GO_Biological_Process_2025	Regulation of Cellular Component Size (GO:0032535)	1/42	5.122779e-02	1.265974e-01	0	0	2.025813e+01	6.019649e+01	MYO3A
GO_Biological_Process_2025	Positive Regulation of Receptor-Mediated Endocytosis (GO:0048260)	1/43	5.241625e-02	1.266451e-01	0	0	1.977480e+01	5.830677e+01	CLU
GO_Biological_Process_2025	Lysosome Organization (GO:0007040)	1/44	5.360328e-02	1.266451e-01	0	0	1.931395e+01	5.651543e+01	CLN5
GO_Biological_Process_2025	Water-Soluble Vitamin Metabolic Process (GO:0006767)	1/44	5.360328e-02	1.266451e-01	0	0	1.931395e+01	5.651543e+01	DHFR
GO_Biological_Process_2025	Negative Regulation of Organelle Organization (GO:0010639)	1/44	5.360328e-02	1.266451e-01	0	0	1.931395e+01	5.651543e+01	CLU
GO_Biological_Process_2025	Regulation of Nitric Oxide Biosynthetic Process (GO:0045428)	1/45	5.478888e-02	1.266918e-01	0	0	1.887405e+01	5.481531e+01	CLU
GO_Biological_Process_2025	Macromolecule Catabolic Process (GO:0009057)	1/46	5.597305e-02	1.266918e-01	0	0	1.845370e+01	5.319990e+01	CLN5
GO_Biological_Process_2025	Regulation of Intrinsic Apoptotic Signaling Pathway (GO:2001242)	1/46	5.597305e-02	1.266918e-01	0	0	1.845370e+01	5.319990e+01	CLU
GO_Biological_Process_2025	Regulation of Apoptotic Process (GO:0042981)	3/704	5.623007e-02	1.266918e-01	0	0	3.749319e+00	1.079168e+01	FHL2;CLU;PPID
GO_Biological_Process_2025	Stem Cell Differentiation (GO:0048863)	1/47	5.715580e-02	1.266918e-01	0	0	1.805163e+01	5.166330e+01	NELFB
GO_Biological_Process_2025	Positive Regulation of Apoptotic Process (GO:0043065)	2/313	5.783170e-02	1.266918e-01	0	0	5.498113e+00	1.567082e+01	CLU;PPID
GO_Biological_Process_2025	Pyruvate Metabolic Process (GO:0006090)	1/48	5.833713e-02	1.266918e-01	0	0	1.766667e+01	5.020012e+01	PKM
GO_Biological_Process_2025	Positive Regulation of Osteoblast Differentiation (GO:0045669)	1/48	5.833713e-02	1.266918e-01	0	0	1.766667e+01	5.020012e+01	CCN4
GO_Biological_Process_2025	Regulation of Stem Cell Differentiation (GO:2000736)	1/49	5.951704e-02	1.266947e-01	0	0	1.729774e+01	4.880545e+01	NELFB
GO_Biological_Process_2025	Positive Regulation of Smooth Muscle Cell Proliferation (GO:0048661)	1/49	5.951704e-02	1.266947e-01	0	0	1.729774e+01	4.880545e+01	CCN4
GO_Biological_Process_2025	Protein-Containing Complex Assembly (GO:0065003)	2/323	6.113086e-02	1.279097e-01	0	0	5.324123e+00	1.487953e+01	CLU;PPID
GO_Biological_Process_2025	Regulation of Ubiquitin-Dependent Protein Catabolic Process (GO:2000058)	1/51	6.187260e-02	1.279097e-01	0	0	1.660417e+01	4.620405e+01	CLU
GO_Biological_Process_2025	Nicotinamide Nucleotide Metabolic Process (GO:0046496)	1/51	6.187260e-02	1.279097e-01	0	0	1.660417e+01	4.620405e+01	PKM
GO_Biological_Process_2025	Cholesterol Transport (GO:0030301)	1/52	6.304826e-02	1.290988e-01	0	0	1.627778e+01	4.498942e+01	CLU
GO_Biological_Process_2025	Regulation of Smooth Muscle Cell Proliferation (GO:0048660)	1/54	6.539532e-02	1.325171e-01	0	0	1.566195e+01	4.271491e+01	CCN4
GO_Biological_Process_2025	RNA Modification (GO:0009451)	1/55	6.656674e-02	1.325171e-01	0	0	1.537114e+01	4.164888e+01	AARS1
GO_Biological_Process_2025	Dicarboxylic Acid Metabolic Process (GO:0043648)	1/55	6.656674e-02	1.325171e-01	0	0	1.537114e+01	4.164888e+01	DHFR
GO_Biological_Process_2025	Negative Regulation of Response to Stimulus (GO:0048585)	1/57	6.890534e-02	1.359142e-01	0	0	1.482068e+01	3.964565e+01	CLU
GO_Biological_Process_2025	Protein Homotetramerization (GO:0051289)	1/59	7.123832e-02	1.379841e-01	0	0	1.430819e+01	3.779829e+01	ALDH9A1
GO_Biological_Process_2025	Negative Regulation of Protein-Containing Complex Assembly (GO:0031333)	1/59	7.123832e-02	1.379841e-01	0	0	1.430819e+01	3.779829e+01	CLU
GO_Biological_Process_2025	Negative Regulation of Intrinsic Apoptotic Signaling Pathway (GO:2001243)	1/60	7.240271e-02	1.389873e-01	0	0	1.406497e+01	3.692775e+01	CLU
GO_Biological_Process_2025	ATP Metabolic Process (GO:0046034)	1/62	7.472728e-02	1.421802e-01	0	0	1.360246e+01	3.528356e+01	PKM
GO_Biological_Process_2025	Positive Regulation of Binding (GO:0051099)	1/64	7.704625e-02	1.453065e-01	0	0	1.316931e+01	3.375755e+01	CLN5
GO_Biological_Process_2025	Regulation of Viral Genome Replication (GO:0045069)	1/66	7.935964e-02	1.483680e-01	0	0	1.276282e+01	3.233799e+01	PPID
GO_Biological_Process_2025	Neurogenesis (GO:0022008)	1/67	8.051425e-02	1.492290e-01	0	0	1.256881e+01	3.166488e+01	CLN5
GO_Biological_Process_2025	Regulation of Translational Initiation (GO:0006446)	1/69	8.281930e-02	1.521893e-01	0	0	1.219792e+01	3.038616e+01	EIF5
GO_Biological_Process_2025	Positive Regulation of Apoptotic Signaling Pathway (GO:2001235)	1/70	8.396974e-02	1.529957e-01	0	0	1.202053e+01	2.977845e+01	CLU
GO_Biological_Process_2025	Positive Regulation of Proteasomal Ubiquitin-Dependent Protein Catabolic Process (GO:0032436)	1/71	8.511880e-02	1.537861e-01	0	0	1.184821e+01	2.919053e+01	CLU
GO_Biological_Process_2025	Positive Regulation of Protein Transport (GO:0051222)	1/73	8.741277e-02	1.566145e-01	0	0	1.151794e+01	2.807053e+01	PPID
GO_Biological_Process_2025	Negative Regulation of Apoptotic Signaling Pathway (GO:2001234)	1/74	8.855768e-02	1.573546e-01	0	0	1.135959e+01	2.753679e+01	CLU
GO_Biological_Process_2025	Positive Regulation of Secretion by Cell (GO:1903532)	1/75	8.970121e-02	1.575107e-01	0	0	1.120552e+01	2.701954e+01	PPID
GO_Biological_Process_2025	Positive Regulation of Protein Secretion (GO:0050714)	1/76	9.084336e-02	1.575107e-01	0	0	1.105556e+01	2.651806e+01	PPID
GO_Biological_Process_2025	Negative Regulation of Supramolecular Fiber Organization (GO:1902904)	1/76	9.084336e-02	1.575107e-01	0	0	1.105556e+01	2.651806e+01	CLU
GO_Biological_Process_2025	Cellular Response to UV (GO:0034644)	1/77	9.198414e-02	1.582127e-01	0	0	1.090954e+01	2.603168e+01	PPID
GO_Biological_Process_2025	Regulation of Transcription Elongation by RNA Polymerase II (GO:0034243)	1/79	9.426158e-02	1.608432e-01	0	0	1.062874e+01	2.510170e+01	NELFB
GO_Biological_Process_2025	Negative Regulation of Cellular Component Organization (GO:0051129)	1/80	9.539824e-02	1.615010e-01	0	0	1.049367e+01	2.465693e+01	CLU
GO_Biological_Process_2025	Negative Regulation of Neuron Apoptotic Process (GO:0043524)	1/81	9.653353e-02	1.615269e-01	0	0	1.036198e+01	2.422491e+01	CLU
GO_Biological_Process_2025	Response to Insulin (GO:0032868)	1/82	9.766746e-02	1.615269e-01	0	0	1.023354e+01	2.380512e+01	PKM
GO_Biological_Process_2025	Positive Regulation of Tumor Necrosis Factor Production (GO:0032760)	1/82	9.766746e-02	1.615269e-01	0	0	1.023354e+01	2.380512e+01	CLU
GO_Biological_Process_2025	Protein Tetramerization (GO:0051262)	1/83	9.880001e-02	1.621527e-01	0	0	1.010823e+01	2.339709e+01	ALDH9A1
GO_Biological_Process_2025	Positive Regulation of Tumor Necrosis Factor Superfamily Cytokine Production (GO:1903557)	1/85	1.010610e-01	1.633693e-01	0	0	9.866567e+00	2.261447e+01	CLU
GO_Biological_Process_2025	Positive Regulation of Endocytosis (GO:0045807)	1/85	1.010610e-01	1.633693e-01	0	0	9.866567e+00	2.261447e+01	CLU
GO_Biological_Process_2025	Positive Regulation of Biosynthetic Process (GO:0009891)	1/87	1.033166e-01	1.657692e-01	0	0	9.636143e+00	2.187363e+01	CLU
GO_Biological_Process_2025	Positive Regulation of Ubiquitin-Dependent Protein Catabolic Process (GO:2000060)	1/88	1.044424e-01	1.663341e-01	0	0	9.524904e+00	2.151790e+01	CLU
GO_Biological_Process_2025	Positive Regulation of Plasma Membrane Bounded Cell Projection Assembly (GO:0120034)	1/90	1.066898e-01	1.686640e-01	0	0	9.309925e+00	2.083403e+01	MYO3A
GO_Biological_Process_2025	Sensory Perception of Mechanical Stimulus (GO:0050954)	1/92	1.089318e-01	1.697126e-01	0	0	9.104396e+00	2.018475e+01	MYO3A
GO_Biological_Process_2025	Regulation of Osteoblast Differentiation (GO:0045667)	1/92	1.089318e-01	1.697126e-01	0	0	9.104396e+00	2.018475e+01	CCN4
GO_Biological_Process_2025	Positive Regulation of Cellular Component Biogenesis (GO:0044089)	1/93	1.100508e-01	1.702224e-01	0	0	9.004982e+00	1.987231e+01	CLU
GO_Biological_Process_2025	Cellular Response to Peptide Hormone Stimulus (GO:0071375)	1/94	1.111684e-01	1.707229e-01	0	0	8.907706e+00	1.956764e+01	PKM
GO_Biological_Process_2025	Retrograde Transport, Endosome to Golgi (GO:0042147)	1/95	1.122847e-01	1.712143e-01	0	0	8.812500e+00	1.927045e+01	CLN5
GO_Biological_Process_2025	Sensory Perception of Sound (GO:0007605)	1/96	1.133996e-01	1.716966e-01	0	0	8.719298e+00	1.898049e+01	MYO3A
GO_Biological_Process_2025	Positive Regulation of Proteasomal Protein Catabolic Process (GO:1901800)	1/98	1.156255e-01	1.719063e-01	0	0	8.538660e+00	1.842130e+01	CLU
GO_Biological_Process_2025	Positive Regulation of Supramolecular Fiber Organization (GO:1902905)	1/98	1.156255e-01	1.719063e-01	0	0	8.538660e+00	1.842130e+01	CLU
GO_Biological_Process_2025	Cytosolic Transport (GO:0016482)	1/99	1.167364e-01	1.719063e-01	0	0	8.451105e+00	1.815160e+01	CLN5
GO_Biological_Process_2025	Regulation of Protein Secretion (GO:0050708)	1/99	1.167364e-01	1.719063e-01	0	0	8.451105e+00	1.815160e+01	PPID
GO_Biological_Process_2025	Negative Regulation of Apoptotic Process (GO:0043066)	2/475	1.181221e-01	1.727636e-01	0	0	3.585256e+00	7.658238e+00	FHL2;CLU
GO_Biological_Process_2025	Negative Regulation of Translation (GO:0017148)	1/102	1.200611e-01	1.744131e-01	0	0	8.198845e+00	1.737954e+01	DHFR
GO_Biological_Process_2025	Regulation of Actin Cytoskeleton Organization (GO:0032956)	1/104	1.222709e-01	1.756646e-01	0	0	8.038835e+00	1.689374e+01	MYO3A
GO_Biological_Process_2025	Positive Regulation of NF-kappaB Transcription Factor Activity (GO:0051092)	1/105	1.233738e-01	1.756646e-01	0	0	7.961138e+00	1.665897e+01	CLU
GO_Biological_Process_2025	Positive Regulation of Protein-Containing Complex Assembly (GO:0031334)	1/105	1.233738e-01	1.756646e-01	0	0	7.961138e+00	1.665897e+01	CLU
GO_Biological_Process_2025	Protein Catabolic Process (GO:0030163)	1/107	1.255756e-01	1.757098e-01	0	0	7.810142e+00	1.620485e+01	CLN5
GO_Biological_Process_2025	Axon Development (GO:0061564)	1/107	1.255756e-01	1.757098e-01	0	0	7.810142e+00	1.620485e+01	DHFR
GO_Biological_Process_2025	Cellular Response to Insulin Stimulus (GO:0032869)	1/108	1.266745e-01	1.757098e-01	0	0	7.736760e+00	1.598519e+01	PKM
GO_Biological_Process_2025	Positive Regulation of Translation (GO:0045727)	1/108	1.266745e-01	1.757098e-01	0	0	7.736760e+00	1.598519e+01	PKM
GO_Biological_Process_2025	Regulation of Proteasomal Ubiquitin-Dependent Protein Catabolic Process (GO:0032434)	1/109	1.277721e-01	1.760961e-01	0	0	7.664738e+00	1.577025e+01	CLU
GO_Biological_Process_2025	Positive Regulation of Cellular Component Organization (GO:0051130)	1/111	1.299633e-01	1.779752e-01	0	0	7.524621e+00	1.535402e+01	CLU
GO_Biological_Process_2025	Lipid Transport (GO:0006869)	1/113	1.321492e-01	1.793845e-01	0	0	7.389509e+00	1.495507e+01	ABCA13
GO_Biological_Process_2025	Positive Regulation of Inflammatory Response (GO:0050729)	1/115	1.343298e-01	1.793845e-01	0	0	7.259137e+00	1.457241e+01	CCN4
GO_Biological_Process_2025	Protein Processing (GO:0016485)	1/115	1.343298e-01	1.793845e-01	0	0	7.259137e+00	1.457241e+01	CLN5
GO_Biological_Process_2025	Intrinsic Apoptotic Signaling Pathway (GO:0097193)	1/115	1.343298e-01	1.793845e-01	0	0	7.259137e+00	1.457241e+01	CLU
GO_Biological_Process_2025	Protein-Containing Complex Organization (GO:0043933)	1/123	1.429999e-01	1.897838e-01	0	0	6.780396e+00	1.318727e+01	PPID
GO_Biological_Process_2025	Positive Regulation of Angiogenesis (GO:0045766)	1/126	1.462296e-01	1.917034e-01	0	0	6.616667e+00	1.272105e+01	PKM
GO_Biological_Process_2025	Regulation of Protein-Containing Complex Assembly (GO:0043254)	1/126	1.462296e-01	1.917034e-01	0	0	6.616667e+00	1.272105e+01	CLU
GO_Biological_Process_2025	Regulation of Neuron Apoptotic Process (GO:0043523)	1/129	1.494476e-01	1.947348e-01	0	0	6.460612e+00	1.228039e+01	CLU
GO_Biological_Process_2025	Positive Regulation of Defense Response (GO:0031349)	1/130	1.505177e-01	1.949476e-01	0	0	6.410207e+00	1.213884e+01	CCN4
GO_Biological_Process_2025	Regulation of Tumor Necrosis Factor Production (GO:0032680)	1/131	1.515865e-01	1.951563e-01	0	0	6.360577e+00	1.199986e+01	CLU
GO_Biological_Process_2025	protein-RNA Complex Assembly (GO:0022618)	1/138	1.590320e-01	2.035231e-01	0	0	6.033455e+00	1.109341e+01	EIF5
GO_Biological_Process_2025	Membraneless Organelle Assembly (GO:0140694)	1/139	1.600906e-01	2.036655e-01	0	0	5.989432e+00	1.097273e+01	EIF5
GO_Biological_Process_2025	Protein Autophosphorylation (GO:0046777)	1/140	1.611478e-01	2.038046e-01	0	0	5.946043e+00	1.085411e+01	MYO3A
GO_Biological_Process_2025	Protein Homooligomerization (GO:0051260)	1/143	1.643118e-01	2.065909e-01	0	0	5.819542e+00	1.051003e+01	ALDH9A1
GO_Biological_Process_2025	Neuron Development (GO:0048666)	1/159	1.809941e-01	2.262427e-01	0	0	5.226002e+00	8.932756e+00	CLN5
GO_Biological_Process_2025	Ribosome Biogenesis (GO:0042254)	1/161	1.830568e-01	2.274984e-01	0	0	5.160156e+00	8.761732e+00	EIF5
GO_Biological_Process_2025	Positive Regulation of Response to External Stimulus (GO:0032103)	1/163	1.851145e-01	2.287334e-01	0	0	5.095936e+00	8.595727e+00	CCN4
GO_Biological_Process_2025	Brain Development (GO:0007420)	1/170	1.922773e-01	2.360295e-01	0	0	4.883136e+00	8.051397e+00	CLN5
GO_Biological_Process_2025	RNA Splicing, via Transesterification Reactions With Bulged Adenosine as Nucleophile (GO:0000377)	1/171	1.932956e-01	2.360295e-01	0	0	4.854167e+00	7.977991e+00	CWC15
GO_Biological_Process_2025	Regulation of Cytokine Production (GO:0001817)	1/172	1.943127e-01	2.360295e-01	0	0	4.825536e+00	7.905612e+00	CCN4
GO_Biological_Process_2025	Positive Regulation of DNA-binding Transcription Factor Activity (GO:0051091)	1/174	1.963431e-01	2.371560e-01	0	0	4.769268e+00	7.763851e+00	CLU
GO_Biological_Process_2025	Positive Regulation of Catabolic Process (GO:0009896)	1/183	2.054196e-01	2.467330e-01	0	0	4.531364e+00	7.171794e+00	CLU
GO_Biological_Process_2025	Regulation of Programmed Cell Death (GO:0043067)	1/195	2.173685e-01	2.596346e-01	0	0	4.248497e+00	6.483891e+00	CLU
GO_Biological_Process_2025	Regulation of Cell Differentiation (GO:0045595)	1/201	2.232781e-01	2.649212e-01	0	0	4.119792e+00	6.176957e+00	CCN4
GO_Biological_Process_2025	Positive Regulation of Protein Metabolic Process (GO:0051247)	1/202	2.242588e-01	2.649212e-01	0	0	4.099088e+00	6.127949e+00	CLU
GO_Biological_Process_2025	Negative Regulation of Transcription by RNA Polymerase II (GO:0000122)	2/732	2.323489e-01	2.704853e-01	0	0	2.292436e+00	3.345845e+00	FHL2;PPID
GO_Biological_Process_2025	Regulation of Signal Transduction (GO:0009966)	1/211	2.330323e-01	2.704853e-01	0	0	3.921627e+00	5.712156e+00	CLU
GO_Biological_Process_2025	mRNA Splicing, via Spliceosome (GO:0000398)	1/211	2.330323e-01	2.704853e-01	0	0	3.921627e+00	5.712156e+00	CWC15
GO_Biological_Process_2025	Protein Stabilization (GO:0050821)	1/212	2.340013e-01	2.704853e-01	0	0	3.902844e+00	5.668602e+00	CLU
GO_Biological_Process_2025	Negative Regulation of Cell Differentiation (GO:0045596)	1/220	2.417105e-01	2.779025e-01	0	0	3.758752e+00	5.337482e+00	NELFB
GO_Biological_Process_2025	mRNA Processing (GO:0006397)	1/226	2.474435e-01	2.829806e-01	0	0	3.657407e+00	5.107836e+00	CWC15
GO_Biological_Process_2025	Positive Regulation of Developmental Process (GO:0051094)	1/245	2.653248e-01	3.018245e-01	0	0	3.369365e+00	4.470475e+00	CCN4
GO_Biological_Process_2025	Regulation of Inflammatory Response (GO:0050727)	1/249	2.690369e-01	3.044365e-01	0	0	3.314348e+00	4.351429e+00	CCN4
GO_Biological_Process_2025	Lipid Metabolic Process (GO:0006629)	1/259	2.782387e-01	3.132007e-01	0	0	3.184270e+00	4.073560e+00	CLU
GO_Biological_Process_2025	Cellular Component Assembly (GO:0022607)	1/277	2.945224e-01	3.280949e-01	0	0	2.973883e+00	3.635275e+00	PPID
GO_Biological_Process_2025	Negative Regulation of Signal Transduction (GO:0009968)	1/277	2.945224e-01	3.280949e-01	0	0	2.973883e+00	3.635275e+00	LEPROTL1
GO_Biological_Process_2025	Central Nervous System Development (GO:0007417)	1/288	3.042993e-01	3.372389e-01	0	0	2.858304e+00	3.400649e+00	CLN5
GO_Biological_Process_2025	Positive Regulation of Cell Differentiation (GO:0045597)	1/297	3.122017e-01	3.442224e-01	0	0	2.770130e+00	3.224724e+00	CCN4
GO_Biological_Process_2025	Protein Transport (GO:0015031)	1/308	3.217432e-01	3.529326e-01	0	0	2.669381e+00	3.027082e+00	CLU
GO_Biological_Process_2025	Positive Regulation of Cell Migration (GO:0030335)	1/344	3.520896e-01	3.842602e-01	0	0	2.384840e+00	2.489462e+00	CCN4
GO_Biological_Process_2025	Negative Regulation of DNA-templated Transcription (GO:0045892)	2/1006	3.604355e-01	3.901322e-01	0	0	1.643080e+00	1.676668e+00	FHL2;PPID
GO_Biological_Process_2025	Positive Regulation of Macromolecule Biosynthetic Process (GO:0010557)	1/355	3.610991e-01	3.901322e-01	0	0	2.309440e+00	2.352402e+00	CLU
GO_Biological_Process_2025	Negative Regulation of Gene Expression (GO:0010629)	1/364	3.683809e-01	3.960095e-01	0	0	2.251148e+00	2.248081e+00	DHFR
GO_Biological_Process_2025	Protein Phosphorylation (GO:0006468)	1/373	3.755831e-01	4.017431e-01	0	0	2.195677e+00	2.150172e+00	MYO3A
GO_Biological_Process_2025	Negative Regulation of Programmed Cell Death (GO:0043069)	1/382	3.827063e-01	4.073360e-01	0	0	2.142826e+00	2.058157e+00	FHL2
GO_Biological_Process_2025	Regulation of Gene Expression (GO:0010468)	2/1127	4.153228e-01	4.398739e-01	0	0	1.457005e+00	1.280269e+00	CCN4;CLU
GO_Biological_Process_2025	Positive Regulation of Gene Expression (GO:0010628)	1/436	4.238353e-01	4.452824e-01	0	0	1.871648e+00	1.606641e+00	CLU
GO_Biological_Process_2025	Organelle Organization (GO:0006996)	1/437	4.245716e-01	4.452824e-01	0	0	1.867259e+00	1.599634e+00	PPID
GO_Biological_Process_2025	Nervous System Development (GO:0007399)	1/480	4.553900e-01	4.752857e-01	0	0	1.695894e+00	1.333992e+00	CLN5
GO_Biological_Process_2025	Positive Regulation of Cell Population Proliferation (GO:0008284)	1/484	4.581748e-01	4.758821e-01	0	0	1.681504e+00	1.312422e+00	CCN4
GO_Biological_Process_2025	Negative Regulation of Cellular Process (GO:0048523)	1/531	4.898898e-01	5.063765e-01	0	0	1.528695e+00	1.090838e+00	CLU
GO_Biological_Process_2025	Protein Metabolic Process (GO:0019538)	1/614	5.415948e-01	5.566601e-01	0	0	1.316069e+00	8.070620e-01	CLN5
GO_Biological_Process_2025	Regulation of Transcription by RNA Polymerase II (GO:0006357)	3/2250	5.451803e-01	5.566601e-01	0	0	1.075859e+00	6.526576e-01	PKM;FHL2;PPID
GO_Biological_Process_2025	Positive Regulation of Cellular Process (GO:0048522)	1/622	5.463036e-01	5.566601e-01	0	0	1.298578e+00	7.850945e-01	CCN4
GO_Biological_Process_2025	Positive Regulation of Intracellular Signal Transduction (GO:1902533)	1/652	5.635514e-01	5.715262e-01	0	0	1.236815e+00	7.093094e-01	CLU
GO_Biological_Process_2025	Regulation of Cell Population Proliferation (GO:0042127)	1/769	6.249950e-01	6.308635e-01	0	0	1.042046e+00	4.897739e-01	CLU
GO_Biological_Process_2025	Positive Regulation of Transcription by RNA Polymerase II (GO:0045944)	1/983	7.165577e-01	7.199061e-01	0	0	8.058809e-01	2.685973e-01	PKM
GO_Biological_Process_2025	Positive Regulation of DNA-templated Transcription (GO:0045893)	1/1274	8.072766e-01	8.072766e-01	0	0	6.121367e-01	1.310517e-01	PKM
