## Supplementary material for "Fatty Acid β-oxidation and Ferroptosis Define a Survival-Productivity Trade Off in CHO fed-Batch Bioreactors": GO_Biological_Process_2025.Mouse.enrichr.reports.txt

Gene_set	Term	Overlap	P-value	Adjusted P-value	Old P-value	Old Adjusted P-value	Odds Ratio	Combined Score	Genes
GO_Biological_Process_2025	Protein Import (GO:0017038)	1/5	2.747205e-03	5.403492e-02	0	0	4.996250e+02	2.946374e+03	CLU
GO_Biological_Process_2025	Oligosaccharide Catabolic Process (GO:0009313)	1/7	3.844172e-03	5.403492e-02	0	0	3.330500e+02	1.852157e+03	MAN2C1
GO_Biological_Process_2025	Monocyte Activation (GO:0042117)	1/8	4.392244e-03	5.403492e-02	0	0	2.854571e+02	1.549437e+03	ADAM9
GO_Biological_Process_2025	Myelin Maintenance (GO:0043217)	1/9	4.940043e-03	5.403492e-02	0	0	2.497625e+02	1.326334e+03	CLU
GO_Biological_Process_2025	Pinocytosis (GO:0006907)	1/10	5.487568e-03	5.403492e-02	0	0	2.220000e+02	1.155570e+03	SNX5
GO_Biological_Process_2025	Respiratory Electron Transport Chain (GO:0022904)	1/10	5.487568e-03	5.403492e-02	0	0	2.220000e+02	1.155570e+03	SDHB
GO_Biological_Process_2025	Positive Regulation of Extracellular Matrix Assembly (GO:1901203)	1/11	6.034819e-03	5.403492e-02	0	0	1.997900e+02	1.020969e+03	PHLDB1
GO_Biological_Process_2025	Central Nervous System Myelination (GO:0022010)	1/11	6.034819e-03	5.403492e-02	0	0	1.997900e+02	1.020969e+03	CLU
GO_Biological_Process_2025	Response to Misfolded Protein (GO:0051788)	1/12	6.581796e-03	5.403492e-02	0	0	1.816182e+02	9.123494e+02	CLU
GO_Biological_Process_2025	Positive Regulation of Insulin Receptor Signaling Pathway (GO:0046628)	1/12	6.581796e-03	5.403492e-02	0	0	1.816182e+02	9.123494e+02	SNX5
GO_Biological_Process_2025	Negative Regulation of Amyloid Fibril Formation (GO:1905907)	1/12	6.581796e-03	5.403492e-02	0	0	1.816182e+02	9.123494e+02	CLU
GO_Biological_Process_2025	Cristae Formation (GO:0042407)	1/13	7.128500e-03	5.403492e-02	0	0	1.664750e+02	8.229949e+02	CHCHD6
GO_Biological_Process_2025	Regulation of Gastrulation (GO:0010470)	1/13	7.128500e-03	5.403492e-02	0	0	1.664750e+02	8.229949e+02	PHLDB1
GO_Biological_Process_2025	Positive Regulation of Cellular Response to Insulin Stimulus (GO:1900078)	1/13	7.128500e-03	5.403492e-02	0	0	1.664750e+02	8.229949e+02	SNX5
GO_Biological_Process_2025	Spliceosomal tri-snRNP Complex Assembly (GO:0000244)	1/14	7.674931e-03	5.403492e-02	0	0	1.536615e+02	7.483003e+02	CD2BP2
GO_Biological_Process_2025	Regulation of Response to Endoplasmic Reticulum Stress (GO:1905897)	1/15	8.221088e-03	5.403492e-02	0	0	1.426786e+02	6.850073e+02	CLU
GO_Biological_Process_2025	Amyloid Precursor Protein Catabolic Process (GO:0042987)	1/15	8.221088e-03	5.403492e-02	0	0	1.426786e+02	6.850073e+02	ADAM9
GO_Biological_Process_2025	Regulation of Amyloid-Beta Clearance (GO:1900221)	1/15	8.221088e-03	5.403492e-02	0	0	1.426786e+02	6.850073e+02	CLU
GO_Biological_Process_2025	Positive Regulation of Membrane Protein Ectodomain Proteolysis (GO:0051044)	1/15	8.221088e-03	5.403492e-02	0	0	1.426786e+02	6.850073e+02	ADAM9
GO_Biological_Process_2025	Regulation of Intrinsic Apoptotic Signaling Pathway in Response to DNA Damage (GO:1902229)	1/15	8.221088e-03	5.403492e-02	0	0	1.426786e+02	6.850073e+02	CLU
GO_Biological_Process_2025	Negative Regulation of Release of Cytochrome C From Mitochondria (GO:0090201)	1/16	8.766972e-03	5.403492e-02	0	0	1.331600e+02	6.307475e+02	CLU
GO_Biological_Process_2025	Reverse Cholesterol Transport (GO:0043691)	1/16	8.766972e-03	5.403492e-02	0	0	1.331600e+02	6.307475e+02	CLU
GO_Biological_Process_2025	Regulation of Amyloid Fibril Formation (GO:1905906)	1/16	8.766972e-03	5.403492e-02	0	0	1.331600e+02	6.307475e+02	CLU
GO_Biological_Process_2025	Negative Regulation of Amyloid-Beta Formation (GO:1902430)	1/16	8.766972e-03	5.403492e-02	0	0	1.331600e+02	6.307475e+02	CLU
GO_Biological_Process_2025	Negative Regulation of Amyloid Precursor Protein Catabolic Process (GO:1902992)	1/17	9.312583e-03	5.403492e-02	0	0	1.248312e+02	5.837595e+02	CLU
GO_Biological_Process_2025	Release of Cytochrome C From Mitochondria (GO:0001836)	1/17	9.312583e-03	5.403492e-02	0	0	1.248312e+02	5.837595e+02	CLU
GO_Biological_Process_2025	Electron Transport Chain (GO:0022900)	1/17	9.312583e-03	5.403492e-02	0	0	1.248312e+02	5.837595e+02	SDHB
GO_Biological_Process_2025	Positive Regulation of Amyloid-Beta Formation (GO:1902004)	1/18	9.857922e-03	5.403492e-02	0	0	1.174824e+02	5.427074e+02	CLU
GO_Biological_Process_2025	Amyloid Precursor Protein Metabolic Process (GO:0042982)	1/18	9.857922e-03	5.403492e-02	0	0	1.174824e+02	5.427074e+02	ADAM9
GO_Biological_Process_2025	Microglial Cell Activation (GO:0001774)	1/19	1.040299e-02	5.403492e-02	0	0	1.109500e+02	5.065602e+02	CLU
GO_Biological_Process_2025	Peripheral Nervous System Development (GO:0007422)	1/21	1.149230e-02	5.403492e-02	0	0	9.984500e+01	4.459156e+02	GSTM3
GO_Biological_Process_2025	Negative Regulation of Amide Metabolic Process (GO:0034249)	1/21	1.149230e-02	5.403492e-02	0	0	9.984500e+01	4.459156e+02	CLU
GO_Biological_Process_2025	Chaperone-Mediated Protein Complex Assembly (GO:0051131)	1/22	1.203655e-02	5.403492e-02	0	0	9.508571e+01	4.202606e+02	CLU
GO_Biological_Process_2025	Membrane Protein Ectodomain Proteolysis (GO:0006509)	1/22	1.203655e-02	5.403492e-02	0	0	9.508571e+01	4.202606e+02	ADAM9
GO_Biological_Process_2025	Positive Regulation of Amide Metabolic Process (GO:0034250)	1/23	1.258052e-02	5.403492e-02	0	0	9.075909e+01	3.971260e+02	CLU
GO_Biological_Process_2025	Positive Regulation of Amyloid Precursor Protein Catabolic Process (GO:1902993)	1/23	1.258052e-02	5.403492e-02	0	0	9.075909e+01	3.971260e+02	CLU
GO_Biological_Process_2025	Xenobiotic Catabolic Process (GO:0042178)	1/23	1.258052e-02	5.403492e-02	0	0	9.075909e+01	3.971260e+02	GSTM3
GO_Biological_Process_2025	Endothelial Cell Development (GO:0001885)	1/24	1.312423e-02	5.403492e-02	0	0	8.680870e+01	3.761677e+02	GSTM3
GO_Biological_Process_2025	Tricarboxylic Acid Cycle (GO:0006099)	1/24	1.312423e-02	5.403492e-02	0	0	8.680870e+01	3.761677e+02	SDHB
GO_Biological_Process_2025	Protein Targeting to Lysosome (GO:0006622)	1/24	1.312423e-02	5.403492e-02	0	0	8.680870e+01	3.761677e+02	CLU
GO_Biological_Process_2025	Regulation of Membrane Protein Ectodomain Proteolysis (GO:0051043)	1/25	1.366766e-02	5.403492e-02	0	0	8.318750e+01	3.571009e+02	ADAM9
GO_Biological_Process_2025	Negative Regulation of Intrinsic Apoptotic Signaling Pathway in Response to DNA Damage (GO:1902230)	1/25	1.366766e-02	5.403492e-02	0	0	8.318750e+01	3.571009e+02	CLU
GO_Biological_Process_2025	Nucleic Acid Metabolic Process (GO:0090304)	1/25	1.366766e-02	5.403492e-02	0	0	8.318750e+01	3.571009e+02	DDX24
GO_Biological_Process_2025	Negative Regulation of Response to Endoplasmic Reticulum Stress (GO:1903573)	1/30	1.638073e-02	6.001774e-02	0	0	6.882759e+01	2.829949e+02	CLU
GO_Biological_Process_2025	Positive Regulation of Nitric Oxide Biosynthetic Process (GO:0045429)	1/30	1.638073e-02	6.001774e-02	0	0	6.882759e+01	2.829949e+02	CLU
GO_Biological_Process_2025	Positive Regulation of Nitric Oxide Metabolic Process (GO:1904407)	1/31	1.692253e-02	6.001774e-02	0	0	6.653000e+01	2.713831e+02	CLU
GO_Biological_Process_2025	Response to Estrogen (GO:0043627)	1/32	1.746406e-02	6.001774e-02	0	0	6.438065e+01	2.605877e+02	GSTM3
GO_Biological_Process_2025	Apoptotic Mitochondrial Changes (GO:0008637)	1/32	1.746406e-02	6.001774e-02	0	0	6.438065e+01	2.605877e+02	CLU
GO_Biological_Process_2025	Mitochondrial Membrane Organization (GO:0007006)	1/32	1.746406e-02	6.001774e-02	0	0	6.438065e+01	2.605877e+02	CHCHD6
GO_Biological_Process_2025	Regulation of Amyloid-Beta Formation (GO:1902003)	1/33	1.800532e-02	6.001774e-02	0	0	6.236563e+01	2.505282e+02	CLU
GO_Biological_Process_2025	Regulation of Cell Adhesion Mediated by Integrin (GO:0033628)	1/33	1.800532e-02	6.001774e-02	0	0	6.236563e+01	2.505282e+02	ADAM9
GO_Biological_Process_2025	Membrane Protein Proteolysis (GO:0033619)	1/34	1.854631e-02	6.063217e-02	0	0	6.047273e+01	2.411341e+02	ADAM9
GO_Biological_Process_2025	Macrophage Activation (GO:0042116)	1/35	1.908703e-02	6.069455e-02	0	0	5.869118e+01	2.323435e+02	CLU
GO_Biological_Process_2025	Regulation of Release of Cytochrome C From Mitochondria (GO:0090199)	1/37	2.016765e-02	6.069455e-02	0	0	5.542500e+01	2.163612e+02	CLU
GO_Biological_Process_2025	Spliceosomal snRNP Assembly (GO:0000387)	1/37	2.016765e-02	6.069455e-02	0	0	5.542500e+01	2.163612e+02	CD2BP2
GO_Biological_Process_2025	Regulation of Microtubule Cytoskeleton Organization (GO:0070507)	1/38	2.070755e-02	6.069455e-02	0	0	5.392432e+01	2.090785e+02	PHLDB1
GO_Biological_Process_2025	Inner Mitochondrial Membrane Organization (GO:0007007)	1/38	2.070755e-02	6.069455e-02	0	0	5.392432e+01	2.090785e+02	CHCHD6
GO_Biological_Process_2025	Glutathione Metabolic Process (GO:0006749)	1/38	2.070755e-02	6.069455e-02	0	0	5.392432e+01	2.090785e+02	GSTM3
GO_Biological_Process_2025	Positive Regulation of Intrinsic Apoptotic Signaling Pathway (GO:2001244)	1/39	2.124719e-02	6.071661e-02	0	0	5.250263e+01	2.022155e+02	CLU
GO_Biological_Process_2025	Carbohydrate Catabolic Process (GO:0016052)	1/40	2.178655e-02	6.071661e-02	0	0	5.115385e+01	1.957383e+02	MAN2C1
GO_Biological_Process_2025	Positive Regulation of Proteolysis Involved in Protein Catabolic Process (GO:1903052)	1/40	2.178655e-02	6.071661e-02	0	0	5.115385e+01	1.957383e+02	CLU
GO_Biological_Process_2025	Regulation of Receptor-Mediated Endocytosis (GO:0048259)	1/42	2.286447e-02	6.073374e-02	0	0	4.865366e+01	1.838219e+02	CLU
GO_Biological_Process_2025	Response to Hydrogen Peroxide (GO:0042542)	1/42	2.286447e-02	6.073374e-02	0	0	4.865366e+01	1.838219e+02	ADAM9
GO_Biological_Process_2025	Keratinocyte Differentiation (GO:0030216)	1/42	2.286447e-02	6.073374e-02	0	0	4.865366e+01	1.838219e+02	ADAM9
GO_Biological_Process_2025	Positive Regulation of Receptor-Mediated Endocytosis (GO:0048260)	1/43	2.340302e-02	6.074659e-02	0	0	4.749286e+01	1.783305e+02	CLU
GO_Biological_Process_2025	Regulation of Microtubule-Based Process (GO:0032886)	1/44	2.394130e-02	6.074659e-02	0	0	4.638605e+01	1.731197e+02	PHLDB1
GO_Biological_Process_2025	Negative Regulation of Organelle Organization (GO:0010639)	1/44	2.394130e-02	6.074659e-02	0	0	4.638605e+01	1.731197e+02	CLU
GO_Biological_Process_2025	Regulation of Nitric Oxide Biosynthetic Process (GO:0045428)	1/45	2.447932e-02	6.119829e-02	0	0	4.532955e+01	1.681693e+02	CLU
GO_Biological_Process_2025	Regulation of Intrinsic Apoptotic Signaling Pathway (GO:2001242)	1/46	2.501706e-02	6.163624e-02	0	0	4.432000e+01	1.634609e+02	CLU
GO_Biological_Process_2025	Oligosaccharide Metabolic Process (GO:0009311)	1/48	2.609174e-02	6.336566e-02	0	0	4.242979e+01	1.547048e+02	MAN2C1
GO_Biological_Process_2025	Regulation of Insulin Receptor Signaling Pathway (GO:0046626)	1/49	2.662868e-02	6.375881e-02	0	0	4.154375e+01	1.506279e+02	SNX5
GO_Biological_Process_2025	Regulation of Ubiquitin-Dependent Protein Catabolic Process (GO:2000058)	1/51	2.770174e-02	6.400584e-02	0	0	3.987800e+01	1.430129e+02	CLU
GO_Biological_Process_2025	Cholesterol Transport (GO:0030301)	1/52	2.823787e-02	6.400584e-02	0	0	3.909412e+01	1.394523e+02	CLU
GO_Biological_Process_2025	Positive Regulation of Proteolysis (GO:0045862)	1/52	2.823787e-02	6.400584e-02	0	0	3.909412e+01	1.394523e+02	ADAM9
GO_Biological_Process_2025	Proton Motive Force-Driven Mitochondrial ATP Synthesis (GO:0042776)	1/52	2.823787e-02	6.400584e-02	0	0	3.909412e+01	1.394523e+02	SDHB
GO_Biological_Process_2025	Epidermal Cell Differentiation (GO:0009913)	1/56	3.037970e-02	6.741380e-02	0	0	3.624364e+01	1.266346e+02	ADAM9
GO_Biological_Process_2025	Negative Regulation of Response to Stimulus (GO:0048585)	1/57	3.091449e-02	6.741380e-02	0	0	3.559464e+01	1.237459e+02	CLU
GO_Biological_Process_2025	Negative Regulation of Protein-Containing Complex Assembly (GO:0031333)	1/59	3.198326e-02	6.741380e-02	0	0	3.436379e+01	1.182988e+02	CLU
GO_Biological_Process_2025	Regulation of Embryonic Development (GO:0045995)	1/59	3.198326e-02	6.741380e-02	0	0	3.436379e+01	1.182988e+02	PHLDB1
GO_Biological_Process_2025	Proton Motive Force-Driven ATP Synthesis (GO:0015986)	1/59	3.198326e-02	6.741380e-02	0	0	3.436379e+01	1.182988e+02	SDHB
GO_Biological_Process_2025	Oxidative Phosphorylation (GO:0006119)	1/60	3.251724e-02	6.741380e-02	0	0	3.377966e+01	1.157286e+02	SDHB
GO_Biological_Process_2025	Negative Regulation of Intrinsic Apoptotic Signaling Pathway (GO:2001243)	1/60	3.251724e-02	6.741380e-02	0	0	3.377966e+01	1.157286e+02	CLU
GO_Biological_Process_2025	RNA Metabolic Process (GO:0016070)	1/63	3.411758e-02	6.987939e-02	0	0	3.214032e+01	1.085682e+02	DDX24
GO_Biological_Process_2025	Aerobic Electron Transport Chain (GO:0019646)	1/64	3.465050e-02	7.012601e-02	0	0	3.162857e+01	1.063493e+02	SDHB
GO_Biological_Process_2025	Mitochondrial ATP Synthesis Coupled Electron Transport (GO:0042775)	1/65	3.518314e-02	7.036628e-02	0	0	3.113281e+01	1.042074e+02	SDHB
GO_Biological_Process_2025	Skin Development (GO:0043588)	1/69	3.731105e-02	7.375441e-02	0	0	2.929559e+01	9.633754e+01	ADAM9
GO_Biological_Process_2025	Positive Regulation of Apoptotic Signaling Pathway (GO:2001235)	1/70	3.784236e-02	7.394485e-02	0	0	2.886957e+01	9.452837e+01	CLU
GO_Biological_Process_2025	Positive Regulation of Proteasomal Ubiquitin-Dependent Protein Catabolic Process (GO:0032436)	1/71	3.837341e-02	7.413044e-02	0	0	2.845571e+01	9.277674e+01	CLU
GO_Biological_Process_2025	Positive Regulation of Protein Transport (GO:0051222)	1/73	3.943469e-02	7.419348e-02	0	0	2.766250e+01	8.943589e+01	ADAM9
GO_Biological_Process_2025	Negative Regulation of Apoptotic Signaling Pathway (GO:2001234)	1/74	3.996494e-02	7.419348e-02	0	0	2.728219e+01	8.784191e+01	CLU
GO_Biological_Process_2025	Positive Regulation of Secretion by Cell (GO:1903532)	1/75	4.049492e-02	7.419348e-02	0	0	2.691216e+01	8.629597e+01	ADAM9
GO_Biological_Process_2025	Positive Regulation of Protein Secretion (GO:0050714)	1/76	4.102463e-02	7.419348e-02	0	0	2.655200e+01	8.479601e+01	ADAM9
GO_Biological_Process_2025	Negative Regulation of Supramolecular Fiber Organization (GO:1902904)	1/76	4.102463e-02	7.419348e-02	0	0	2.655200e+01	8.479601e+01	CLU
GO_Biological_Process_2025	Transforming Growth Factor Beta Receptor Signaling Pathway (GO:0007179)	1/76	4.102463e-02	7.419348e-02	0	0	2.655200e+01	8.479601e+01	ADAM9
GO_Biological_Process_2025	Response to Tumor Necrosis Factor (GO:0034612)	1/80	4.314082e-02	7.575271e-02	0	0	2.520253e+01	7.921875e+01	ADAM9
GO_Biological_Process_2025	Negative Regulation of Cellular Component Organization (GO:0051129)	1/80	4.314082e-02	7.575271e-02	0	0	2.520253e+01	7.921875e+01	CLU
GO_Biological_Process_2025	Aerobic Respiration (GO:0009060)	1/81	4.366921e-02	7.575271e-02	0	0	2.488625e+01	7.792164e+01	SDHB
GO_Biological_Process_2025	Negative Regulation of Neuron Apoptotic Process (GO:0043524)	1/81	4.366921e-02	7.575271e-02	0	0	2.488625e+01	7.792164e+01	CLU
GO_Biological_Process_2025	Positive Regulation of Tumor Necrosis Factor Production (GO:0032760)	1/82	4.419733e-02	7.589440e-02	0	0	2.457778e+01	7.666032e+01	CLU
GO_Biological_Process_2025	Cellular Respiration (GO:0045333)	1/85	4.578010e-02	7.630016e-02	0	0	2.369643e+01	7.307755e+01	SDHB
GO_Biological_Process_2025	Positive Regulation of Tumor Necrosis Factor Superfamily Cytokine Production (GO:1903557)	1/85	4.578010e-02	7.630016e-02	0	0	2.369643e+01	7.307755e+01	CLU
GO_Biological_Process_2025	Positive Regulation of Endocytosis (GO:0045807)	1/85	4.578010e-02	7.630016e-02	0	0	2.369643e+01	7.307755e+01	CLU
GO_Biological_Process_2025	Integrin-Mediated Signaling Pathway (GO:0007229)	1/86	4.630716e-02	7.642929e-02	0	0	2.341647e+01	7.194614e+01	ADAM9
GO_Biological_Process_2025	Positive Regulation of Biosynthetic Process (GO:0009891)	1/87	4.683395e-02	7.655550e-02	0	0	2.314302e+01	7.084419e+01	CLU
GO_Biological_Process_2025	Positive Regulation of Ubiquitin-Dependent Protein Catabolic Process (GO:2000060)	1/88	4.736048e-02	7.667888e-02	0	0	2.287586e+01	6.977063e+01	CLU
GO_Biological_Process_2025	Regulation of Epithelial to Mesenchymal Transition (GO:0010717)	1/91	4.893849e-02	7.787010e-02	0	0	2.211000e+01	6.671010e+01	PHLDB1
GO_Biological_Process_2025	Positive Regulation of Cell Adhesion (GO:0045785)	1/92	4.946396e-02	7.787010e-02	0	0	2.186593e+01	6.574017e+01	ADAM9
GO_Biological_Process_2025	Positive Regulation of Cellular Component Biogenesis (GO:0044089)	1/93	4.998917e-02	7.787010e-02	0	0	2.162717e+01	6.479391e+01	CLU
GO_Biological_Process_2025	Retrograde Transport, Endosome to Golgi (GO:0042147)	1/95	5.103880e-02	7.787010e-02	0	0	2.116489e+01	6.296914e+01	SNX5
GO_Biological_Process_2025	Response to Calcium Ion (GO:0051592)	1/95	5.103880e-02	7.787010e-02	0	0	2.116489e+01	6.296914e+01	ADAM9
GO_Biological_Process_2025	Positive Regulation of Proteasomal Protein Catabolic Process (GO:1901800)	1/98	5.261126e-02	7.787010e-02	0	0	2.050722e+01	6.039016e+01	CLU
GO_Biological_Process_2025	Positive Regulation of Supramolecular Fiber Organization (GO:1902905)	1/98	5.261126e-02	7.787010e-02	0	0	2.050722e+01	6.039016e+01	CLU
GO_Biological_Process_2025	Cellular Response to Transforming Growth Factor Beta Stimulus (GO:0071560)	1/98	5.261126e-02	7.787010e-02	0	0	2.050722e+01	6.039016e+01	ADAM9
GO_Biological_Process_2025	Positive Regulation of Protein Catabolic Process (GO:0045732)	1/99	5.313489e-02	7.787010e-02	0	0	2.029694e+01	5.956992e+01	ADAM9
GO_Biological_Process_2025	Cytosolic Transport (GO:0016482)	1/99	5.313489e-02	7.787010e-02	0	0	2.029694e+01	5.956992e+01	SNX5
GO_Biological_Process_2025	Regulation of Protein Secretion (GO:0050708)	1/99	5.313489e-02	7.787010e-02	0	0	2.029694e+01	5.956992e+01	ADAM9
GO_Biological_Process_2025	Positive Regulation of NF-kappaB Transcription Factor Activity (GO:0051092)	1/105	5.627114e-02	8.106859e-02	0	0	1.912019e+01	5.501976e+01	CLU
GO_Biological_Process_2025	Positive Regulation of Protein-Containing Complex Assembly (GO:0031334)	1/105	5.627114e-02	8.106859e-02	0	0	1.912019e+01	5.501976e+01	CLU
GO_Biological_Process_2025	Regulation of Macroautophagy (GO:0016241)	1/106	5.679293e-02	8.113276e-02	0	0	1.893714e+01	5.431823e+01	SNX5
GO_Biological_Process_2025	Cell-Matrix Adhesion (GO:0007160)	1/107	5.731446e-02	8.119548e-02	0	0	1.875755e+01	5.363162e+01	ADAM9
GO_Biological_Process_2025	Regulation of Proteasomal Ubiquitin-Dependent Protein Catabolic Process (GO:0032434)	1/109	5.835672e-02	8.198879e-02	0	0	1.840833e+01	5.230140e+01	CLU
GO_Biological_Process_2025	Positive Regulation of Cellular Component Organization (GO:0051130)	1/111	5.939794e-02	8.276763e-02	0	0	1.807182e+01	5.102570e+01	CLU
GO_Biological_Process_2025	Transforming Growth Factor Beta Receptor Superfamily Signaling Pathway (GO:0141091)	1/114	6.095781e-02	8.360905e-02	0	0	1.758938e+01	4.920758e+01	ADAM9
GO_Biological_Process_2025	Protein Processing (GO:0016485)	1/115	6.147724e-02	8.360905e-02	0	0	1.743421e+01	4.862555e+01	ADAM9
GO_Biological_Process_2025	Intrinsic Apoptotic Signaling Pathway (GO:0097193)	1/115	6.147724e-02	8.360905e-02	0	0	1.743421e+01	4.862555e+01	CLU
GO_Biological_Process_2025	Cellular Response to Molecule of Bacterial Origin (GO:0071219)	1/123	6.562331e-02	8.784223e-02	0	0	1.628443e+01	4.435592e+01	ADAM9
GO_Biological_Process_2025	Response to Cytokine (GO:0034097)	1/123	6.562331e-02	8.784223e-02	0	0	1.628443e+01	4.435592e+01	ADAM9
GO_Biological_Process_2025	Cellular Response to Lipopolysaccharide (GO:0071222)	1/125	6.665722e-02	8.851782e-02	0	0	1.602016e+01	4.338567e+01	ADAM9
GO_Biological_Process_2025	Regulation of Protein-Containing Complex Assembly (GO:0043254)	1/126	6.717379e-02	8.851782e-02	0	0	1.589120e+01	4.291374e+01	CLU
GO_Biological_Process_2025	Regulation of Anatomical Structure Morphogenesis (GO:0022603)	1/127	6.769010e-02	8.851782e-02	0	0	1.576429e+01	4.245031e+01	PHLDB1
GO_Biological_Process_2025	Regulation of Neuron Apoptotic Process (GO:0043523)	1/129	6.872193e-02	8.918113e-02	0	0	1.551641e+01	4.154808e+01	CLU
GO_Biological_Process_2025	Regulation of Tumor Necrosis Factor Production (GO:0032680)	1/131	6.975272e-02	8.983305e-02	0	0	1.527615e+01	4.067732e+01	CLU
GO_Biological_Process_2025	Regulation of Cytoskeleton Organization (GO:0051493)	1/139	7.386554e-02	9.441460e-02	0	0	1.438478e+01	3.747968e+01	PHLDB1
GO_Biological_Process_2025	Negative Regulation of Protein Metabolic Process (GO:0051248)	1/146	7.745069e-02	9.825833e-02	0	0	1.368552e+01	3.500911e+01	CLU
GO_Biological_Process_2025	Protein Maturation (GO:0051604)	1/158	8.356731e-02	1.052329e-01	0	0	1.263185e+01	3.135354e+01	ADAM9
GO_Biological_Process_2025	Response to Lipopolysaccharide (GO:0032496)	1/161	8.509069e-02	1.063634e-01	0	0	1.239312e+01	3.053713e+01	ADAM9
GO_Biological_Process_2025	Positive Regulation of DNA-binding Transcription Factor Activity (GO:0051091)	1/174	9.166546e-02	1.137455e-01	0	0	1.145434e+01	2.737139e+01	CLU
GO_Biological_Process_2025	Positive Regulation of Catabolic Process (GO:0009896)	1/183	9.619202e-02	1.184974e-01	0	0	1.088297e+01	2.548148e+01	CLU
GO_Biological_Process_2025	Regulation of Programmed Cell Death (GO:0043067)	1/195	1.021955e-01	1.249874e-01	0	0	1.020361e+01	2.327307e+01	CLU
GO_Biological_Process_2025	Regulation of Cell Differentiation (GO:0045595)	1/201	1.051837e-01	1.274166e-01	0	0	9.894500e+00	2.228288e+01	PHLDB1
GO_Biological_Process_2025	Positive Regulation of Protein Metabolic Process (GO:0051247)	1/202	1.056808e-01	1.274166e-01	0	0	9.844776e+00	2.212448e+01	CLU
GO_Biological_Process_2025	Regulation of Signal Transduction (GO:0009966)	1/211	1.101439e-01	1.315283e-01	0	0	9.418571e+00	2.077707e+01	CLU
GO_Biological_Process_2025	Protein Stabilization (GO:0050821)	1/212	1.106385e-01	1.315283e-01	0	0	9.373460e+00	2.063555e+01	CLU
GO_Biological_Process_2025	Regulation of Autophagy (GO:0010506)	1/230	1.194994e-01	1.410756e-01	0	0	8.628821e+00	1.833145e+01	SNX5
GO_Biological_Process_2025	Cellular Response to Lipid (GO:0071396)	1/234	1.214575e-01	1.423984e-01	0	0	8.478970e+00	1.787529e+01	ADAM9
GO_Biological_Process_2025	Positive Regulation of Developmental Process (GO:0051094)	1/245	1.268220e-01	1.476695e-01	0	0	8.092213e+00	1.671018e+01	PHLDB1
GO_Biological_Process_2025	Positive Regulation of Programmed Cell Death (GO:0043068)	1/248	1.282799e-01	1.479061e-01	0	0	7.992713e+00	1.641336e+01	CLU
GO_Biological_Process_2025	Positive Regulation of Cell Motility (GO:2000147)	1/249	1.287653e-01	1.479061e-01	0	0	7.960081e+00	1.631628e+01	ADAM9
GO_Biological_Process_2025	Positive Regulation of Signal Transduction (GO:0009967)	1/256	1.321567e-01	1.507828e-01	0	0	7.738824e+00	1.566157e+01	SNX5
GO_Biological_Process_2025	Lipid Metabolic Process (GO:0006629)	1/259	1.336065e-01	1.514207e-01	0	0	7.647674e+00	1.539367e+01	CLU
GO_Biological_Process_2025	Protein Transport (GO:0015031)	1/308	1.569765e-01	1.767286e-01	0	0	6.411075e+00	1.187112e+01	CLU
GO_Biological_Process_2025	Positive Regulation of Apoptotic Process (GO:0043065)	1/313	1.593287e-01	1.781966e-01	0	0	6.306731e+00	1.158411e+01	CLU
GO_Biological_Process_2025	Proteolysis (GO:0006508)	1/321	1.630798e-01	1.810557e-01	0	0	6.146562e+00	1.114689e+01	ADAM9
GO_Biological_Process_2025	Protein-Containing Complex Assembly (GO:0065003)	1/323	1.640152e-01	1.810557e-01	0	0	6.107764e+00	1.104159e+01	CLU
GO_Biological_Process_2025	Positive Regulation of Cell Migration (GO:0030335)	1/344	1.737796e-01	1.905970e-01	0	0	5.727697e+00	1.002328e+01	ADAM9
GO_Biological_Process_2025	Positive Regulation of Macromolecule Biosynthetic Process (GO:0010557)	1/355	1.788528e-01	1.949037e-01	0	0	5.546610e+00	9.546783e+00	CLU
GO_Biological_Process_2025	Positive Regulation of MAPK Cascade (GO:0043410)	1/362	1.820664e-01	1.971420e-01	0	0	5.437119e+00	9.261501e+00	ADAM9
GO_Biological_Process_2025	Cellular Response to Oxygen-Containing Compound (GO:1901701)	1/384	1.920921e-01	2.066814e-01	0	0	5.119060e+00	8.445325e+00	ADAM9
GO_Biological_Process_2025	DNA Damage Response (GO:0006974)	1/421	2.087018e-01	2.231403e-01	0	0	4.659286e+00	7.300396e+00	CHCHD6
GO_Biological_Process_2025	Positive Regulation of Gene Expression (GO:0010628)	1/436	2.153466e-01	2.288058e-01	0	0	4.495172e+00	6.902366e+00	CLU
GO_Biological_Process_2025	Negative Regulation of Apoptotic Process (GO:0043066)	1/475	2.323863e-01	2.453769e-01	0	0	4.117089e+00	6.008290e+00	CLU
GO_Biological_Process_2025	Regulation of Cell Migration (GO:0030334)	1/479	2.341148e-01	2.456761e-01	0	0	4.081799e+00	5.926542e+00	ADAM9
GO_Biological_Process_2025	Negative Regulation of Cellular Process (GO:0048523)	1/531	2.562657e-01	2.672709e-01	0	0	3.671509e+00	4.998909e+00	CLU
GO_Biological_Process_2025	Positive Regulation of RNA Biosynthetic Process (GO:1902680)	1/555	2.662913e-01	2.760337e-01	0	0	3.508123e+00	4.641823e+00	SNX5
GO_Biological_Process_2025	Positive Regulation of Intracellular Signal Transduction (GO:1902533)	1/652	3.055724e-01	3.148322e-01	0	0	2.970507e+00	3.521739e+00	CLU
GO_Biological_Process_2025	Regulation of Apoptotic Process (GO:0042981)	1/704	3.258338e-01	3.336852e-01	0	0	2.743385e+00	3.076344e+00	CLU
GO_Biological_Process_2025	Regulation of Cell Population Proliferation (GO:0042127)	1/769	3.504042e-01	3.566989e-01	0	0	2.502734e+00	2.624537e+00	CLU
GO_Biological_Process_2025	Regulation of Gene Expression (GO:0010468)	1/1127	4.717378e-01	4.773537e-01	0	0	1.675222e+00	1.258648e+00	CLU
GO_Biological_Process_2025	Positive Regulation of DNA-templated Transcription (GO:0045893)	1/1274	5.152871e-01	5.183361e-01	0	0	1.470228e+00	9.748067e-01	SNX5
GO_Biological_Process_2025	Regulation of DNA-templated Transcription (GO:0006355)	1/2139	7.119342e-01	7.119342e-01	0	0	8.349392e-01	2.836871e-01	SNX5
