## Supplementary material for "Fatty Acid β-oxidation and Ferroptosis Define a Survival-Productivity Trade Off in CHO fed-Batch Bioreactors": GO_Biological_Process_2025.Mouse.enrichr.reports.txt

Gene_set	Term	Overlap	P-value	Adjusted P-value	Old P-value	Old Adjusted P-value	Odds Ratio	Combined Score	Genes
GO_Biological_Process_2025	Regulation of DNA-templated Transcription Initiation (GO:2000142)	2/10	2.831547e-04	9.429051e-02	0	0	1.017398e+02	8.311650e+02	THRA;CDK4
GO_Biological_Process_2025	Ribosome Biogenesis (GO:0042254)	4/161	7.530522e-04	1.130535e-01	0	0	1.072883e+01	7.715502e+01	UTP15;UTP6;TBL3;DHX29
GO_Biological_Process_2025	Ribosomal Small Subunit Biogenesis (GO:0042274)	3/85	1.331592e-03	1.130535e-01	0	0	1.514253e+01	1.002645e+02	UTP15;UTP6;TBL3
GO_Biological_Process_2025	Positive Regulation of Cell Cycle G2/M Phase Transition (GO:1902751)	2/23	1.558578e-03	1.130535e-01	0	0	3.873275e+01	2.503678e+02	CDK4;BRD4
GO_Biological_Process_2025	Long-Chain Fatty Acid Transport (GO:0015909)	2/24	1.697500e-03	1.130535e-01	0	0	3.697032e+01	2.358188e+02	ACSL3;SLC25A20
GO_Biological_Process_2025	Maturation of SSU-rRNA Frm Tricistronic rRNA Trnscpt (GO:0000462)	2/27	2.148259e-03	1.192284e-01	0	0	3.252898e+01	1.998287e+02	UTP6;TBL3
GO_Biological_Process_2025	Establishment of Mitotic Spindle Orientation (GO:0000132)	2/31	2.827521e-03	1.214066e-01	0	0	2.803659e+01	1.645287e+02	ZW10;CDK5RAP2
GO_Biological_Process_2025	Ribonucleoprotein Complex Biogenesis (GO:0022613)	3/120	3.556683e-03	1.214066e-01	0	0	1.059402e+01	5.973889e+01	UTP15;UTP6;TBL3
GO_Biological_Process_2025	Establishment of Mitotic Spindle Localization (GO:0040001)	2/36	3.799817e-03	1.214066e-01	0	0	2.390756e+01	1.332321e+02	ZW10;CDK5RAP2
GO_Biological_Process_2025	Cytoplasmic Translational Initiation (GO:0002183)	2/36	3.799817e-03	1.214066e-01	0	0	2.390756e+01	1.332321e+02	EIF2B5;DHX29
GO_Biological_Process_2025	Regulation of G2/M Transition of Mitotic Cell Cycle (GO:0010389)	2/37	4.010427e-03	1.214066e-01	0	0	2.322332e+01	1.281662e+02	CDK4;BRD4
GO_Biological_Process_2025	Establishment of Spindle Orientation (GO:0051294)	2/40	4.674060e-03	1.284260e-01	0	0	2.138668e+01	1.147551e+02	ZW10;CDK5RAP2
GO_Biological_Process_2025	Mitochondrial Transport (GO:0006839)	2/43	5.384827e-03	1.284260e-01	0	0	1.981882e+01	1.035369e+02	TIMM10;SLC25A20
GO_Biological_Process_2025	Cellular Component Assembly (GO:0022607)	4/277	5.399291e-03	1.284260e-01	0	0	6.133894e+00	3.202805e+01	ARL6IP1;ZW10;NEFH;DARS1
GO_Biological_Process_2025	Regulation of Fibroblast Proliferation (GO:0048145)	2/46	6.141999e-03	1.363524e-01	0	0	1.846475e+01	9.403368e+01	CDK4;EMD
GO_Biological_Process_2025	Protein-Containing Complex Assembly (GO:0065003)	4/323	9.193173e-03	1.510385e-01	0	0	5.237111e+00	2.455835e+01	GPX4;ZW10;TMED2;DARS1
GO_Biological_Process_2025	Positive Regulation of Mitotic Cell Cycle Phase Transition (GO:1901992)	2/64	1.161970e-02	1.510385e-01	0	0	1.309217e+01	5.832629e+01	CDK4;BRD4
GO_Biological_Process_2025	COPI Coating of Golgi Vesicle (GO:0048205)	1/5	1.268628e-02	1.510385e-01	0	0	9.972500e+01	4.355224e+02	TMED2
GO_Biological_Process_2025	COPI-coated Vesicle Budding (GO:0035964)	1/5	1.268628e-02	1.510385e-01	0	0	9.972500e+01	4.355224e+02	TMED2
GO_Biological_Process_2025	Golgi Transport Vesicle Coating (GO:0048200)	1/5	1.268628e-02	1.510385e-01	0	0	9.972500e+01	4.355224e+02	TMED2
GO_Biological_Process_2025	Astrocyte Differentiation (GO:0048708)	1/5	1.268628e-02	1.510385e-01	0	0	9.972500e+01	4.355224e+02	EIF2B5
GO_Biological_Process_2025	Lysosomal Protein Catabolic Process (GO:1905146)	1/6	1.520455e-02	1.510385e-01	0	0	7.977600e+01	3.339551e+02	VPS13A
GO_Biological_Process_2025	Negative Regulation of Centriole Replication (GO:0046600)	1/6	1.520455e-02	1.510385e-01	0	0	7.977600e+01	3.339551e+02	CDK5RAP2
GO_Biological_Process_2025	C-terminal Protein Amino Acid Modification (GO:0018410)	1/7	1.771652e-02	1.510385e-01	0	0	6.647667e+01	2.681175e+02	ATG16L1
GO_Biological_Process_2025	Positive Regulation of T-helper 17 Cell Lineage Commitment (GO:2000330)	1/7	1.771652e-02	1.510385e-01	0	0	6.647667e+01	2.681175e+02	BRD4
GO_Biological_Process_2025	Regulation of Mitotic Spindle Checkpoint (GO:1903504)	1/7	1.771652e-02	1.510385e-01	0	0	6.647667e+01	2.681175e+02	CDK5RAP2
GO_Biological_Process_2025	Negative Regulation of Vasoconstriction (GO:0045906)	1/7	1.771652e-02	1.510385e-01	0	0	6.647667e+01	2.681175e+02	DOCK4
GO_Biological_Process_2025	Intermediate Filament Bundle Assembly (GO:0045110)	1/7	1.771652e-02	1.510385e-01	0	0	6.647667e+01	2.681175e+02	NEFH
GO_Biological_Process_2025	Aerobic Respiration (GO:0009060)	2/81	1.816873e-02	1.510385e-01	0	0	1.026608e+01	4.114700e+01	IDH3G;NDUFB1
GO_Biological_Process_2025	Long-Chain Fatty Acid Metabolic Process (GO:0001676)	2/85	1.989056e-02	1.510385e-01	0	0	9.769363e+00	3.827158e+01	GPX4;ACSL3
GO_Biological_Process_2025	Carbohydrate Metabolic Process (GO:0005975)	2/85	1.989056e-02	1.510385e-01	0	0	9.769363e+00	3.827158e+01	ALDH1B1;IDH3G
GO_Biological_Process_2025	Protein Catabolic Process in the Vacuole (GO:0007039)	1/8	2.022221e-02	1.510385e-01	0	0	5.697714e+01	2.222663e+02	VPS13A
GO_Biological_Process_2025	Negative Regulation of Ferroptosis (GO:0110076)	1/8	2.022221e-02	1.510385e-01	0	0	5.697714e+01	2.222663e+02	GPX4
GO_Biological_Process_2025	Regulation of Mitotic Centrosome Separation (GO:0046602)	1/8	2.022221e-02	1.510385e-01	0	0	5.697714e+01	2.222663e+02	RANBP1
GO_Biological_Process_2025	Positive Regulation of Cell Fate Commitment (GO:0010455)	1/8	2.022221e-02	1.510385e-01	0	0	5.697714e+01	2.222663e+02	BRD4
GO_Biological_Process_2025	Positive Regulation of Vascular Associated Smooth Muscle Cell Migration (GO:1904754)	1/8	2.022221e-02	1.510385e-01	0	0	5.697714e+01	2.222663e+02	DOCK4
GO_Biological_Process_2025	Regulation of Mitotic Cell Cycle Phase Transition (GO:1901990)	2/88	2.122518e-02	1.510385e-01	0	0	9.427148e+00	3.631872e+01	CDK4;ZW10
GO_Biological_Process_2025	Formation of Translation Preinitiation Complex (GO:0001731)	1/9	2.272163e-02	1.510385e-01	0	0	4.985250e+01	1.886637e+02	DHX29
GO_Biological_Process_2025	Positive Regulation of rRNA Processing (GO:2000234)	1/9	2.272163e-02	1.510385e-01	0	0	4.985250e+01	1.886637e+02	UTP15
GO_Biological_Process_2025	Regulation of Actin Filament Length (GO:0030832)	1/9	2.272163e-02	1.510385e-01	0	0	4.985250e+01	1.886637e+02	MYO3A
GO_Biological_Process_2025	Lipoxygenase Pathway (GO:0019372)	1/9	2.272163e-02	1.510385e-01	0	0	4.985250e+01	1.886637e+02	GPX4
GO_Biological_Process_2025	Sensory Perception of Mechanical Stimulus (GO:0050954)	2/92	2.306118e-02	1.510385e-01	0	0	9.006349e+00	3.395038e+01	MYO3A;TIMM10
GO_Biological_Process_2025	Sensory Perception of Sound (GO:0007605)	2/96	2.496042e-02	1.510385e-01	0	0	8.621363e+00	3.181683e+01	MYO3A;TIMM10
GO_Biological_Process_2025	Long-Chain Fatty Acid Import Into Cell (GO:0044539)	1/10	2.521481e-02	1.510385e-01	0	0	4.431111e+01	1.630792e+02	ACSL3
GO_Biological_Process_2025	Protein Localization to Condensed Chromosome (GO:1903083)	1/10	2.521481e-02	1.510385e-01	0	0	4.431111e+01	1.630792e+02	ZW10
GO_Biological_Process_2025	Peptidyl-Threonine Dephosphorylation (GO:0035970)	1/10	2.521481e-02	1.510385e-01	0	0	4.431111e+01	1.630792e+02	PPM1G
GO_Biological_Process_2025	Regulation of Toll-Like Receptor 9 Signaling Pathway (GO:0034163)	1/10	2.521481e-02	1.510385e-01	0	0	4.431111e+01	1.630792e+02	GRAMD4
GO_Biological_Process_2025	Positive Regulation of T-helper 17 Cell Differentiation (GO:2000321)	1/10	2.521481e-02	1.510385e-01	0	0	4.431111e+01	1.630792e+02	BRD4
GO_Biological_Process_2025	Heterochromatin Organization (GO:0070828)	1/10	2.521481e-02	1.510385e-01	0	0	4.431111e+01	1.630792e+02	SETDB2
GO_Biological_Process_2025	Regulation of Mitotic Sister Chromatid Segregation (GO:0033047)	1/10	2.521481e-02	1.510385e-01	0	0	4.431111e+01	1.630792e+02	CDK5RAP2
GO_Biological_Process_2025	Copper Ion Transport (GO:0006825)	1/10	2.521481e-02	1.510385e-01	0	0	4.431111e+01	1.630792e+02	CUTC
GO_Biological_Process_2025	Regulation of Mononuclear Cell Migration (GO:0071675)	1/10	2.521481e-02	1.510385e-01	0	0	4.431111e+01	1.630792e+02	STK10
GO_Biological_Process_2025	Negative Regulation of Centrosome Duplication (GO:0010826)	1/10	2.521481e-02	1.510385e-01	0	0	4.431111e+01	1.630792e+02	CDK5RAP2
GO_Biological_Process_2025	Protein Localization to Kinetochore (GO:0034501)	1/11	2.770174e-02	1.510385e-01	0	0	3.987800e+01	1.430129e+02	ZW10
GO_Biological_Process_2025	Regulation of Ferroptosis (GO:0110075)	1/11	2.770174e-02	1.510385e-01	0	0	3.987800e+01	1.430129e+02	GPX4
GO_Biological_Process_2025	Tricarboxylic Acid Metabolic Process (GO:0072350)	1/11	2.770174e-02	1.510385e-01	0	0	3.987800e+01	1.430129e+02	IDH3G
GO_Biological_Process_2025	Fatty Acid Transmembrane Transport (GO:1902001)	1/11	2.770174e-02	1.510385e-01	0	0	3.987800e+01	1.430129e+02	SLC25A20
GO_Biological_Process_2025	Lipid Import Into Cell (GO:0140354)	1/11	2.770174e-02	1.510385e-01	0	0	3.987800e+01	1.430129e+02	ACSL3
GO_Biological_Process_2025	Protein Insertion Into Mitochondrial Inner Membrane (GO:0045039)	1/12	3.018246e-02	1.510385e-01	0	0	3.625091e+01	1.268961e+02	TIMM10
GO_Biological_Process_2025	Mitochondrial Transcription (GO:0006390)	1/12	3.018246e-02	1.510385e-01	0	0	3.625091e+01	1.268961e+02	TFB1M
GO_Biological_Process_2025	Regulation of Lymphocyte Migration (GO:2000401)	1/12	3.018246e-02	1.510385e-01	0	0	3.625091e+01	1.268961e+02	STK10
GO_Biological_Process_2025	Regulation of Mitotic Sister Chromatid Separation (GO:0010965)	1/12	3.018246e-02	1.510385e-01	0	0	3.625091e+01	1.268961e+02	CDK5RAP2
GO_Biological_Process_2025	Positive Regulation of Translation (GO:0045727)	2/108	3.102350e-02	1.510385e-01	0	0	7.640739e+00	2.653637e+01	EIF2B5;EEF2
GO_Biological_Process_2025	rRNA Processing (GO:0006364)	2/110	3.208548e-02	1.510385e-01	0	0	7.498488e+00	2.578994e+01	UTP15;TFB1M
GO_Biological_Process_2025	ERBB2 Signaling Pathway (GO:0038128)	1/13	3.265697e-02	1.510385e-01	0	0	3.322833e+01	1.136973e+02	CPNE3
GO_Biological_Process_2025	Cell Projection Assembly (GO:0030031)	1/13	3.265697e-02	1.510385e-01	0	0	3.322833e+01	1.136973e+02	NEFH
GO_Biological_Process_2025	Regulation of Vascular Associated Smooth Muscle Cell Migration (GO:1904752)	1/13	3.265697e-02	1.510385e-01	0	0	3.322833e+01	1.136973e+02	DOCK4
GO_Biological_Process_2025	Positive Regulation of Protein Export From Nucleus (GO:0046827)	1/13	3.265697e-02	1.510385e-01	0	0	3.322833e+01	1.136973e+02	EMD
GO_Biological_Process_2025	Cochlea Morphogenesis (GO:0090103)	1/13	3.265697e-02	1.510385e-01	0	0	3.322833e+01	1.136973e+02	MYO3A
GO_Biological_Process_2025	Regulation of T-helper 17 Cell Lineage Commitment (GO:2000328)	1/13	3.265697e-02	1.510385e-01	0	0	3.322833e+01	1.136973e+02	BRD4
GO_Biological_Process_2025	Regulation of Attachment of Spindle Microtubules to Kinetochore (GO:0051988)	1/13	3.265697e-02	1.510385e-01	0	0	3.322833e+01	1.136973e+02	ZW10
GO_Biological_Process_2025	Endonucleolytic Clvg of Tricistronic rRNA Trnscpt (GO:0000479)	1/13	3.265697e-02	1.510385e-01	0	0	3.322833e+01	1.136973e+02	TBL3
GO_Biological_Process_2025	Endoplasmic Reticulum to Golgi Vesicle-Mediated Transport (GO:0006888)	2/112	3.316172e-02	1.512719e-01	0	0	7.361410e+00	2.507561e+01	ZW10;TMED2
GO_Biological_Process_2025	Regulation of Microtubule-Based Movement (GO:0060632)	1/14	3.512529e-02	1.521599e-01	0	0	3.067077e+01	1.027113e+02	NEFH
GO_Biological_Process_2025	Retinoic Acid Receptor Signaling Pathway (GO:0048384)	1/14	3.512529e-02	1.521599e-01	0	0	3.067077e+01	1.027113e+02	THRA
GO_Biological_Process_2025	Regulation of rRNA Processing (GO:2000232)	1/14	3.512529e-02	1.521599e-01	0	0	3.067077e+01	1.027113e+02	UTP15
GO_Biological_Process_2025	Regulation of Exit From Mitosis (GO:0007096)	1/15	3.758744e-02	1.521599e-01	0	0	2.847857e+01	9.344062e+01	ZW10
GO_Biological_Process_2025	Golgi to Endosome Transport (GO:0006895)	1/15	3.758744e-02	1.521599e-01	0	0	2.847857e+01	9.344062e+01	VPS13A
GO_Biological_Process_2025	Copper Ion Homeostasis (GO:0055070)	1/15	3.758744e-02	1.521599e-01	0	0	2.847857e+01	9.344062e+01	CUTC
GO_Biological_Process_2025	Positive Regulation of Secretion (GO:0051047)	1/15	3.758744e-02	1.521599e-01	0	0	2.847857e+01	9.344062e+01	ACSL3
GO_Biological_Process_2025	Positive Regulation of Transmembrane Transport (GO:0034764)	1/15	3.758744e-02	1.521599e-01	0	0	2.847857e+01	9.344062e+01	ARL6IP1
GO_Biological_Process_2025	Astrocyte Development (GO:0014002)	1/15	3.758744e-02	1.521599e-01	0	0	2.847857e+01	9.344062e+01	EIF2B5
GO_Biological_Process_2025	Protein-Containing Complex Organization (GO:0043933)	2/123	3.932841e-02	1.521599e-01	0	0	6.688480e+00	2.164264e+01	ZW10;DARS1
GO_Biological_Process_2025	Oligodendrocyte Development (GO:0014003)	1/16	4.004343e-02	1.521599e-01	0	0	2.657867e+01	8.552459e+01	EIF2B5
GO_Biological_Process_2025	Regulation of DNA Damage Checkpoint (GO:2000001)	1/16	4.004343e-02	1.521599e-01	0	0	2.657867e+01	8.552459e+01	BRD4
GO_Biological_Process_2025	Golgi Organization (GO:0007030)	2/128	4.226501e-02	1.521599e-01	0	0	6.421445e+00	2.031614e+01	ZW10;TMED2
GO_Biological_Process_2025	Long-Chain fatty-acyl-CoA Biosynthetic Process (GO:0035338)	1/17	4.249327e-02	1.521599e-01	0	0	2.491625e+01	7.869572e+01	ACSL3
GO_Biological_Process_2025	Negative Regulation of Fibroblast Proliferation (GO:0048147)	1/17	4.249327e-02	1.521599e-01	0	0	2.491625e+01	7.869572e+01	EMD
GO_Biological_Process_2025	Positive Regulation of Smooth Muscle Cell Migration (GO:0014911)	1/17	4.249327e-02	1.521599e-01	0	0	2.491625e+01	7.869572e+01	DOCK4
GO_Biological_Process_2025	Negative Regulation of GTPase Activity (GO:0034260)	1/17	4.249327e-02	1.521599e-01	0	0	2.491625e+01	7.869572e+01	TMED2
GO_Biological_Process_2025	Fatty Acid Metabolic Process (GO:0006631)	2/130	4.346218e-02	1.521599e-01	0	0	6.320472e+00	1.982014e+01	GPX4;ACSL3
GO_Biological_Process_2025	Protein Localization to Chromosome, Centromeric Region (GO:0071459)	1/18	4.493698e-02	1.521599e-01	0	0	2.344941e+01	7.275166e+01	ZW10
GO_Biological_Process_2025	rRNA Modification (GO:0000154)	1/18	4.493698e-02	1.521599e-01	0	0	2.344941e+01	7.275166e+01	TFB1M
GO_Biological_Process_2025	Intracellular Lipid Transport (GO:0032365)	1/18	4.493698e-02	1.521599e-01	0	0	2.344941e+01	7.275166e+01	SLC25A20
GO_Biological_Process_2025	Protein Targeting (GO:0006605)	2/136	4.712895e-02	1.521599e-01	0	0	6.035638e+00	1.843808e+01	VPS13A;TIMM10
GO_Biological_Process_2025	Cell Projection Organization (GO:0030030)	1/19	4.737458e-02	1.521599e-01	0	0	2.214556e+01	6.753662e+01	NEFH
GO_Biological_Process_2025	fatty-acyl-CoA Metabolic Process (GO:0035337)	1/19	4.737458e-02	1.521599e-01	0	0	2.214556e+01	6.753662e+01	ACSL3
GO_Biological_Process_2025	rRNA Methylation (GO:0031167)	1/19	4.737458e-02	1.521599e-01	0	0	2.214556e+01	6.753662e+01	TFB1M
GO_Biological_Process_2025	Import Into Cell (GO:0098657)	1/19	4.737458e-02	1.521599e-01	0	0	2.214556e+01	6.753662e+01	ACSL3
GO_Biological_Process_2025	Nuclear Envelope Organization (GO:0006998)	1/19	4.737458e-02	1.521599e-01	0	0	2.214556e+01	6.753662e+01	EMD
GO_Biological_Process_2025	Regulation of Centriole Replication (GO:0046599)	1/19	4.737458e-02	1.521599e-01	0	0	2.214556e+01	6.753662e+01	CDK5RAP2
GO_Biological_Process_2025	Protein Autophosphorylation (GO:0046777)	2/140	4.963464e-02	1.521599e-01	0	0	5.859509e+00	1.759649e+01	STK10;MYO3A
GO_Biological_Process_2025	Oligodendrocyte Differentiation (GO:0048709)	1/20	4.980608e-02	1.521599e-01	0	0	2.097895e+01	6.292883e+01	EIF2B5
GO_Biological_Process_2025	Microautophagy (GO:0016237)	1/20	4.980608e-02	1.521599e-01	0	0	2.097895e+01	6.292883e+01	ATG16L1
GO_Biological_Process_2025	Positive Regulation of G2/M Transition of Mitotic Cell Cycle (GO:0010971)	1/20	4.980608e-02	1.521599e-01	0	0	2.097895e+01	6.292883e+01	CDK4
GO_Biological_Process_2025	Positive Regulation of RNA Metabolic Process (GO:0051254)	1/20	4.980608e-02	1.521599e-01	0	0	2.097895e+01	6.292883e+01	UTP15
GO_Biological_Process_2025	Regulation of Mitotic Cell Cycle Spindle Assembly Checkpoint (GO:0090266)	1/20	4.980608e-02	1.521599e-01	0	0	2.097895e+01	6.292883e+01	CDK5RAP2
GO_Biological_Process_2025	Positive Regulation of Translational Initiation (GO:0045948)	1/20	4.980608e-02	1.521599e-01	0	0	2.097895e+01	6.292883e+01	EIF2B5
GO_Biological_Process_2025	Regulation of Cell Cycle G2/M Phase Transition (GO:1902749)	1/20	4.980608e-02	1.521599e-01	0	0	2.097895e+01	6.292883e+01	CDK4
GO_Biological_Process_2025	Intracellular Protein Transport (GO:0006886)	3/326	5.035178e-02	1.524286e-01	0	0	3.797601e+00	1.134997e+01	VPS13A;TMED2;TIMM10
GO_Biological_Process_2025	COPII Vesicle Coating (GO:0048208)	1/21	5.223149e-02	1.552954e-01	0	0	1.992900e+01	5.883180e+01	TMED2
GO_Biological_Process_2025	Vesicle Targeting, Rough ER to cis-Golgi (GO:0048207)	1/21	5.223149e-02	1.552954e-01	0	0	1.992900e+01	5.883180e+01	TMED2
GO_Biological_Process_2025	Establishment of Protein Localization to Vacuole (GO:0072666)	1/22	5.465084e-02	1.610507e-01	0	0	1.897905e+01	5.516812e+01	VPS13A
GO_Biological_Process_2025	Cellular Response to Growth Factor Stimulus (GO:0071363)	2/150	5.610428e-02	1.638134e-01	0	0	5.460838e+00	1.573018e+01	CPNE3;EMD
GO_Biological_Process_2025	Long-Chain fatty-acyl-CoA Metabolic Process (GO:0035336)	1/23	5.706413e-02	1.638134e-01	0	0	1.811545e+01	5.187505e+01	ACSL3
GO_Biological_Process_2025	Glial Cell Development (GO:0021782)	1/23	5.706413e-02	1.638134e-01	0	0	1.811545e+01	5.187505e+01	EIF2B5
GO_Biological_Process_2025	Tricarboxylic Acid Cycle (GO:0006099)	1/24	5.947138e-02	1.678302e-01	0	0	1.732696e+01	4.890118e+01	IDH3G
GO_Biological_Process_2025	Mitochondrial RNA Metabolic Process (GO:0000959)	1/24	5.947138e-02	1.678302e-01	0	0	1.732696e+01	4.890118e+01	TFB1M
GO_Biological_Process_2025	Long-Chain Fatty Acid Biosynthetic Process (GO:0042759)	1/25	6.187260e-02	1.688818e-01	0	0	1.660417e+01	4.620405e+01	GPX4
GO_Biological_Process_2025	Protein Lipidation (GO:0006497)	1/25	6.187260e-02	1.688818e-01	0	0	1.660417e+01	4.620405e+01	ATG16L1
GO_Biological_Process_2025	Response to Hexose (GO:0009746)	1/25	6.187260e-02	1.688818e-01	0	0	1.660417e+01	4.620405e+01	EIF2B5
GO_Biological_Process_2025	Regulation of Protein Export From Nucleus (GO:0046825)	1/25	6.187260e-02	1.688818e-01	0	0	1.660417e+01	4.620405e+01	EMD
GO_Biological_Process_2025	fatty-acyl-CoA Biosynthetic Process (GO:0046949)	1/26	6.426781e-02	1.712095e-01	0	0	1.593920e+01	4.374826e+01	ACSL3
GO_Biological_Process_2025	Amyloid Fibril Formation (GO:1990000)	1/26	6.426781e-02	1.712095e-01	0	0	1.593920e+01	4.374826e+01	EMD
GO_Biological_Process_2025	Positive Regulation of Filopodium Assembly (GO:0051491)	1/26	6.426781e-02	1.712095e-01	0	0	1.593920e+01	4.374826e+01	MYO3A
GO_Biological_Process_2025	Mitotic Spindle Assembly Checkpoint Signaling (GO:0007094)	1/27	6.665703e-02	1.715702e-01	0	0	1.532538e+01	4.150413e+01	ZW10
GO_Biological_Process_2025	Mitotic Spindle Checkpoint Signaling (GO:0071174)	1/27	6.665703e-02	1.715702e-01	0	0	1.532538e+01	4.150413e+01	ZW10
GO_Biological_Process_2025	Spindle Assembly Checkpoint Signaling (GO:0071173)	1/27	6.665703e-02	1.715702e-01	0	0	1.532538e+01	4.150413e+01	ZW10
GO_Biological_Process_2025	Establishment of Protein Localization to Mitochondrial Membrane (GO:0090151)	1/28	6.904027e-02	1.715702e-01	0	0	1.475704e+01	3.944652e+01	TIMM10
GO_Biological_Process_2025	Positive Regulation of Microtubule Polymerization or Depolymerization (GO:0031112)	1/28	6.904027e-02	1.715702e-01	0	0	1.475704e+01	3.944652e+01	CDK5RAP2
GO_Biological_Process_2025	Glial Cell Differentiation (GO:0010001)	1/28	6.904027e-02	1.715702e-01	0	0	1.475704e+01	3.944652e+01	EIF2B5
GO_Biological_Process_2025	Inner Ear Morphogenesis (GO:0042472)	1/28	6.904027e-02	1.715702e-01	0	0	1.475704e+01	3.944652e+01	MYO3A
GO_Biological_Process_2025	Nuclear Membrane Organization (GO:0071763)	1/28	6.904027e-02	1.715702e-01	0	0	1.475704e+01	3.944652e+01	EMD
GO_Biological_Process_2025	Positive Regulation of Fibroblast Proliferation (GO:0048146)	1/28	6.904027e-02	1.715702e-01	0	0	1.475704e+01	3.944652e+01	CDK4
GO_Biological_Process_2025	Negative Regulation of Mitotic Metaphase/Anaphase Transition (GO:0045841)	1/29	7.141754e-02	1.761633e-01	0	0	1.422929e+01	3.755410e+01	ZW10
GO_Biological_Process_2025	Positive Regulation of Microtubule Polymerization (GO:0031116)	1/30	7.378886e-02	1.793554e-01	0	0	1.373793e+01	3.580857e+01	CDK5RAP2
GO_Biological_Process_2025	Vesicle Coating (GO:0006901)	1/30	7.378886e-02	1.793554e-01	0	0	1.373793e+01	3.580857e+01	TMED2
GO_Biological_Process_2025	Transition Metal Ion Transport (GO:0000041)	1/31	7.615424e-02	1.811383e-01	0	0	1.327933e+01	3.419421e+01	CUTC
GO_Biological_Process_2025	Regulation of Transcription by RNA Polymerase I (GO:0006356)	1/31	7.615424e-02	1.811383e-01	0	0	1.327933e+01	3.419421e+01	UTP15
GO_Biological_Process_2025	Chromosome Condensation (GO:0030261)	1/31	7.615424e-02	1.811383e-01	0	0	1.327933e+01	3.419421e+01	H1-1
GO_Biological_Process_2025	Protein Localization to Golgi Apparatus (GO:0034067)	1/32	7.851370e-02	1.828326e-01	0	0	1.285032e+01	3.269742e+01	VPS13A
GO_Biological_Process_2025	Protein Targeting to Vacuole (GO:0006623)	1/32	7.851370e-02	1.828326e-01	0	0	1.285032e+01	3.269742e+01	VPS13A
GO_Biological_Process_2025	Nuclear Receptor-Mediated Signaling Pathway (GO:0141193)	1/32	7.851370e-02	1.828326e-01	0	0	1.285032e+01	3.269742e+01	THRA
GO_Biological_Process_2025	Mitochondrial Electron Transport, NADH to Ubiquinone (GO:0006120)	1/34	8.321491e-02	1.911073e-01	0	0	1.207030e+01	3.001074e+01	NDUFB1
GO_Biological_Process_2025	Positive Regulation of Transcription by RNA Polymerase I (GO:0045943)	1/34	8.321491e-02	1.911073e-01	0	0	1.207030e+01	3.001074e+01	UTP15
GO_Biological_Process_2025	Macromolecule Biosynthetic Process (GO:0009059)	2/189	8.384168e-02	1.912279e-01	0	0	4.313434e+00	1.069225e+01	EEF2;DARS1
GO_Biological_Process_2025	Negative Regulation of Cytoplasmic Pattern Recognition Receptor Signaling Pathway (GO:0039532)	1/35	8.555669e-02	1.938121e-01	0	0	1.171471e+01	2.880150e+01	GRAMD4
GO_Biological_Process_2025	tRNA Aminoacylation for Protein Translation (GO:0006418)	1/36	8.789260e-02	1.938294e-01	0	0	1.137943e+01	2.767067e+01	DARS1
GO_Biological_Process_2025	Negative Regulation of Hydrolase Activity (GO:0051346)	1/36	8.789260e-02	1.938294e-01	0	0	1.137943e+01	2.767067e+01	TMED2
GO_Biological_Process_2025	Sister Chromatid Segregation (GO:0000819)	1/36	8.789260e-02	1.938294e-01	0	0	1.137943e+01	2.767067e+01	ZW10
GO_Biological_Process_2025	Left/Right Pattern Formation (GO:0060972)	1/36	8.789260e-02	1.938294e-01	0	0	1.137943e+01	2.767067e+01	SETDB2
GO_Biological_Process_2025	Endomembrane System Organization (GO:0010256)	2/196	8.919239e-02	1.954017e-01	0	0	4.156322e+00	1.004566e+01	ZW10;TMED2
GO_Biological_Process_2025	COPII-coated Vesicle Budding (GO:0090114)	1/38	9.254689e-02	1.962937e-01	0	0	1.076324e+01	2.561695e+01	TMED2
GO_Biological_Process_2025	mRNA Transcription by RNA Polymerase II (GO:0042789)	1/38	9.254689e-02	1.962937e-01	0	0	1.076324e+01	2.561695e+01	THRA
GO_Biological_Process_2025	Maturation of SSU-rRNA (GO:0030490)	1/38	9.254689e-02	1.962937e-01	0	0	1.076324e+01	2.561695e+01	UTP6
GO_Biological_Process_2025	Heart Looping (GO:0001947)	1/38	9.254689e-02	1.962937e-01	0	0	1.076324e+01	2.561695e+01	SETDB2
GO_Biological_Process_2025	Inner Mitochondrial Membrane Organization (GO:0007007)	1/38	9.254689e-02	1.962937e-01	0	0	1.076324e+01	2.561695e+01	TIMM10
GO_Biological_Process_2025	Vacuolar Transport (GO:0007034)	1/39	9.486530e-02	1.999376e-01	0	0	1.047947e+01	2.468228e+01	VPS13A
GO_Biological_Process_2025	Regulation of Filopodium Assembly (GO:0051489)	1/40	9.717790e-02	2.022515e-01	0	0	1.021026e+01	2.380227e+01	MYO3A
GO_Biological_Process_2025	Regulation of DNA Recombination (GO:0000018)	1/40	9.717790e-02	2.022515e-01	0	0	1.021026e+01	2.380227e+01	H1-1
GO_Biological_Process_2025	Negative Regulation of DNA Metabolic Process (GO:0051053)	1/41	9.948471e-02	2.041846e-01	0	0	9.954500e+00	2.297251e+01	H1-1
GO_Biological_Process_2025	Ribosome Assembly (GO:0042255)	1/42	1.017857e-01	2.041846e-01	0	0	9.711220e+00	2.218902e+01	DHX29
GO_Biological_Process_2025	Negative Regulation of DNA Recombination (GO:0045910)	1/42	1.017857e-01	2.041846e-01	0	0	9.711220e+00	2.218902e+01	H1-1
GO_Biological_Process_2025	Determination of Heart Left/Right Asymmetry (GO:0061371)	1/42	1.017857e-01	2.041846e-01	0	0	9.711220e+00	2.218902e+01	SETDB2
GO_Biological_Process_2025	Embryonic Heart Tube Morphogenesis (GO:0003143)	1/42	1.017857e-01	2.041846e-01	0	0	9.711220e+00	2.218902e+01	SETDB2
GO_Biological_Process_2025	Regulation of Cellular Component Size (GO:0032535)	1/42	1.017857e-01	2.041846e-01	0	0	9.711220e+00	2.218902e+01	MYO3A
GO_Biological_Process_2025	mRNA Transcription (GO:0009299)	1/43	1.040810e-01	2.063034e-01	0	0	9.479524e+00	2.144824e+01	THRA
GO_Biological_Process_2025	Negative Regulation of Organelle Assembly (GO:1902116)	1/43	1.040810e-01	2.063034e-01	0	0	9.479524e+00	2.144824e+01	CDK5RAP2
GO_Biological_Process_2025	Establishment of Protein Localization to Mitochondrion (GO:0072655)	1/45	1.086543e-01	2.140939e-01	0	0	9.047727e+00	2.008219e+01	TIMM10
GO_Biological_Process_2025	Positive Regulation of Nucleocytoplasmic Transport (GO:0046824)	1/46	1.109323e-01	2.172969e-01	0	0	8.846222e+00	1.945138e+01	EMD
GO_Biological_Process_2025	Mitotic Nuclear Division (GO:0140014)	1/47	1.132047e-01	2.179027e-01	0	0	8.653478e+00	1.885210e+01	ZW10
GO_Biological_Process_2025	Chromosome Organization (GO:0051276)	1/47	1.132047e-01	2.179027e-01	0	0	8.653478e+00	1.885210e+01	H1-1
GO_Biological_Process_2025	Retrograde Vesicle-Mediated Transport, Golgi to Endoplasmic Reticulum (GO:0006890)	1/47	1.132047e-01	2.179027e-01	0	0	8.653478e+00	1.885210e+01	ZW10
GO_Biological_Process_2025	Secondary Alcohol Metabolic Process (GO:1902652)	1/48	1.154713e-01	2.209882e-01	0	0	8.468936e+00	1.828217e+01	IDH3G
GO_Biological_Process_2025	Translational Elongation (GO:0006414)	1/49	1.177323e-01	2.210863e-01	0	0	8.292083e+00	1.773960e+01	EEF2
GO_Biological_Process_2025	Negative Regulation of Small GTPase Mediated Signal Transduction (GO:0051058)	1/49	1.177323e-01	2.210863e-01	0	0	8.292083e+00	1.773960e+01	ARHGAP29
GO_Biological_Process_2025	Arachidonate Metabolic Process (GO:0019369)	1/49	1.177323e-01	2.210863e-01	0	0	8.292083e+00	1.773960e+01	GPX4
GO_Biological_Process_2025	Translation (GO:0006412)	2/232	1.181782e-01	2.210863e-01	0	0	3.499379e+00	7.473138e+00	EEF2;DARS1
GO_Biological_Process_2025	RNA Methylation (GO:0001510)	1/50	1.199876e-01	2.212229e-01	0	0	8.122449e+00	1.722257e+01	TFB1M
GO_Biological_Process_2025	Myelination (GO:0042552)	1/50	1.199876e-01	2.212229e-01	0	0	8.122449e+00	1.722257e+01	EIF2B5
GO_Biological_Process_2025	Regulation of Intracellular Transport (GO:0032386)	1/51	1.222373e-01	2.212229e-01	0	0	7.959600e+00	1.672942e+01	NEFH
GO_Biological_Process_2025	Regulation of Lipid Metabolic Process (GO:0019216)	1/51	1.222373e-01	2.212229e-01	0	0	7.959600e+00	1.672942e+01	ZFP69
GO_Biological_Process_2025	Response to Glucose (GO:0009749)	1/51	1.222373e-01	2.212229e-01	0	0	7.959600e+00	1.672942e+01	EIF2B5
GO_Biological_Process_2025	Regulation of Mitotic Metaphase/Anaphase Transition (GO:0030071)	1/51	1.222373e-01	2.212229e-01	0	0	7.959600e+00	1.672942e+01	CDK5RAP2
GO_Biological_Process_2025	Proton Motive Force-Driven Mitochondrial ATP Synthesis (GO:0042776)	1/52	1.244813e-01	2.240663e-01	0	0	7.803137e+00	1.625862e+01	NDUFB1
GO_Biological_Process_2025	Unsaturated Fatty Acid Metabolic Process (GO:0033559)	1/53	1.267197e-01	2.244556e-01	0	0	7.652692e+00	1.580876e+01	GPX4
GO_Biological_Process_2025	Microtubule Bundle Formation (GO:0001578)	1/53	1.267197e-01	2.244556e-01	0	0	7.652692e+00	1.580876e+01	CDK5RAP2
GO_Biological_Process_2025	Regulation of Microtubule Polymerization (GO:0031113)	1/53	1.267197e-01	2.244556e-01	0	0	7.652692e+00	1.580876e+01	CDK5RAP2
GO_Biological_Process_2025	Nucleus Organization (GO:0006997)	1/55	1.311796e-01	2.263358e-01	0	0	7.368519e+00	1.496684e+01	AGFG1
GO_Biological_Process_2025	Metaphase Chromosome Alignment (GO:0051310)	1/55	1.311796e-01	2.263358e-01	0	0	7.368519e+00	1.496684e+01	ZW10
GO_Biological_Process_2025	RNA Modification (GO:0009451)	1/55	1.311796e-01	2.263358e-01	0	0	7.368519e+00	1.496684e+01	TFB1M
GO_Biological_Process_2025	Rho Protein Signal Transduction (GO:0007266)	1/55	1.311796e-01	2.263358e-01	0	0	7.368519e+00	1.496684e+01	ARHGAP29
GO_Biological_Process_2025	Icosanoid Metabolic Process (GO:0006690)	1/55	1.311796e-01	2.263358e-01	0	0	7.368519e+00	1.496684e+01	GPX4
GO_Biological_Process_2025	Mitotic Metaphase Chromosome Alignment (GO:0007080)	1/56	1.334012e-01	2.278082e-01	0	0	7.234182e+00	1.457249e+01	ZW10
GO_Biological_Process_2025	Response to Peptide Hormone (GO:0043434)	1/56	1.334012e-01	2.278082e-01	0	0	7.234182e+00	1.457249e+01	EIF2B5
GO_Biological_Process_2025	ERBB Signaling Pathway (GO:0038127)	1/58	1.378277e-01	2.308459e-01	0	0	6.979649e+00	1.383192e+01	CPNE3
GO_Biological_Process_2025	Muscle Organ Development (GO:0007517)	1/58	1.378277e-01	2.308459e-01	0	0	6.979649e+00	1.383192e+01	EMD
GO_Biological_Process_2025	Regulation of Mitotic Nuclear Division (GO:0007088)	1/58	1.378277e-01	2.308459e-01	0	0	6.979649e+00	1.383192e+01	CDK5RAP2
GO_Biological_Process_2025	Protein Polymerization (GO:0051258)	1/59	1.400327e-01	2.308459e-01	0	0	6.858966e+00	1.348390e+01	GPX4
GO_Biological_Process_2025	Cellular Response to Calcium Ion (GO:0071277)	1/59	1.400327e-01	2.308459e-01	0	0	6.858966e+00	1.348390e+01	CPNE3
GO_Biological_Process_2025	Proton Motive Force-Driven ATP Synthesis (GO:0015986)	1/59	1.400327e-01	2.308459e-01	0	0	6.858966e+00	1.348390e+01	NDUFB1
GO_Biological_Process_2025	Negative Regulation of Protein-Containing Complex Assembly (GO:0031333)	1/59	1.400327e-01	2.308459e-01	0	0	6.858966e+00	1.348390e+01	THRA
GO_Biological_Process_2025	Lipid Metabolic Process (GO:0006629)	2/259	1.412608e-01	2.310404e-01	0	0	3.127452e+00	6.120885e+00	GPX4;ACSL3
GO_Biological_Process_2025	Oxidative Phosphorylation (GO:0006119)	1/60	1.422321e-01	2.310404e-01	0	0	6.742373e+00	1.314962e+01	NDUFB1
GO_Biological_Process_2025	Protein Targeting to Mitochondrion (GO:0006626)	1/60	1.422321e-01	2.310404e-01	0	0	6.742373e+00	1.314962e+01	TIMM10
GO_Biological_Process_2025	post-Golgi Vesicle-Mediated Transport (GO:0006892)	1/61	1.444259e-01	2.334652e-01	0	0	6.629667e+00	1.282833e+01	VPS13A
GO_Biological_Process_2025	DNA-templated Transcription Initiation (GO:0006352)	1/62	1.466143e-01	2.358578e-01	0	0	6.520656e+00	1.251933e+01	TFB1M
GO_Biological_Process_2025	G1/S Transition of Mitotic Cell Cycle (GO:0000082)	1/64	1.509746e-01	2.405481e-01	0	0	6.313016e+00	1.193566e+01	CDK4
GO_Biological_Process_2025	Aerobic Electron Transport Chain (GO:0019646)	1/64	1.509746e-01	2.405481e-01	0	0	6.313016e+00	1.193566e+01	NDUFB1
GO_Biological_Process_2025	Protein Targeting to Membrane (GO:0006612)	1/65	1.531466e-01	2.416958e-01	0	0	6.214062e+00	1.165982e+01	ARL6IP1
GO_Biological_Process_2025	Mitochondrial ATP Synthesis Coupled Electron Transport (GO:0042775)	1/65	1.531466e-01	2.416958e-01	0	0	6.214062e+00	1.165982e+01	NDUFB1
GO_Biological_Process_2025	Cell Cycle G1/S Phase Transition (GO:0044843)	1/66	1.553131e-01	2.439588e-01	0	0	6.118154e+00	1.139391e+01	CDK4
GO_Biological_Process_2025	Neurogenesis (GO:0022008)	1/67	1.574742e-01	2.461921e-01	0	0	6.025152e+00	1.113745e+01	CDK5RAP2
GO_Biological_Process_2025	Positive Regulation of Intracellular Protein Transport (GO:0090316)	1/69	1.617801e-01	2.482616e-01	0	0	5.847353e+00	1.065105e+01	EMD
GO_Biological_Process_2025	Regulation of Translational Initiation (GO:0006446)	1/69	1.617801e-01	2.482616e-01	0	0	5.847353e+00	1.065105e+01	EIF2B5
GO_Biological_Process_2025	Phospholipid Metabolic Process (GO:0006644)	1/69	1.617801e-01	2.482616e-01	0	0	5.847353e+00	1.065105e+01	GPX4
GO_Biological_Process_2025	Autophagosome Organization (GO:1905037)	1/69	1.617801e-01	2.482616e-01	0	0	5.847353e+00	1.065105e+01	ATG16L1
GO_Biological_Process_2025	Fatty Acid Biosynthetic Process (GO:0006633)	1/70	1.639250e-01	2.492558e-01	0	0	5.762319e+00	1.042027e+01	GPX4
GO_Biological_Process_2025	Spermatid Development (GO:0007286)	1/70	1.639250e-01	2.492558e-01	0	0	5.762319e+00	1.042027e+01	AGFG1
GO_Biological_Process_2025	Positive Regulation of Protein Polymerization (GO:0032273)	1/71	1.660644e-01	2.511665e-01	0	0	5.679714e+00	1.019724e+01	CDK5RAP2
GO_Biological_Process_2025	Central Nervous System Development (GO:0007417)	2/288	1.670296e-01	2.511665e-01	0	0	2.806194e+00	5.021920e+00	EIF2B5;CDK5RAP2
GO_Biological_Process_2025	Intermediate Filament Organization (GO:0045109)	1/72	1.681986e-01	2.511665e-01	0	0	5.599437e+00	9.981612e+00	NEFH
GO_Biological_Process_2025	Autophagosome Assembly (GO:0000045)	1/72	1.681986e-01	2.511665e-01	0	0	5.599437e+00	9.981612e+00	ATG16L1
GO_Biological_Process_2025	Positive Regulation of Protein Transport (GO:0051222)	1/73	1.703273e-01	2.532098e-01	0	0	5.521389e+00	9.773042e+00	ACSL3
GO_Biological_Process_2025	Regulation of Neuron Differentiation (GO:0045664)	1/76	1.766816e-01	2.614887e-01	0	0	5.299733e+00	9.186590e+00	CDK5RAP2
GO_Biological_Process_2025	Cell Chemotaxis (GO:0060326)	1/78	1.808912e-01	2.665344e-01	0	0	5.161558e+00	8.825539e+00	DOCK4
GO_Biological_Process_2025	Organophosphate Metabolic Process (GO:0019637)	1/83	1.913232e-01	2.794326e-01	0	0	4.845610e+00	8.013626e+00	GPX4
GO_Biological_Process_2025	Protein Tetramerization (GO:0051262)	1/83	1.913232e-01	2.794326e-01	0	0	4.845610e+00	8.013626e+00	CUTC
GO_Biological_Process_2025	Monoatomic Cation Homeostasis (GO:0055080)	1/84	1.933939e-01	2.812235e-01	0	0	4.786988e+00	7.865146e+00	CUTC
GO_Biological_Process_2025	Cell Morphogenesis Involved in Neuron Differentiation (GO:0048667)	1/85	1.954595e-01	2.817662e-01	0	0	4.729762e+00	7.720874e+00	NEFH
GO_Biological_Process_2025	Cellular Respiration (GO:0045333)	1/85	1.954595e-01	2.817662e-01	0	0	4.729762e+00	7.720874e+00	NDUFB1
GO_Biological_Process_2025	Chromatin Organization (GO:0006325)	2/323	1.991121e-01	2.857945e-01	0	0	2.495772e+00	4.027895e+00	SETDB2;BRD4
GO_Biological_Process_2025	T Cell Receptor Signaling Pathway (GO:0050852)	1/88	2.016250e-01	2.881593e-01	0	0	4.565977e+00	7.311709e+00	EIF2B5
GO_Biological_Process_2025	Protein Dephosphorylation (GO:0006470)	1/90	2.057095e-01	2.914948e-01	0	0	4.462921e+00	7.057174e+00	PPM1G
GO_Biological_Process_2025	Positive Regulation of Plasma Membrane Bounded Cell Projection Assembly (GO:0120034)	1/90	2.057095e-01	2.914948e-01	0	0	4.462921e+00	7.057174e+00	MYO3A
GO_Biological_Process_2025	Supramolecular Fiber Organization (GO:0097435)	2/339	2.140322e-01	3.020031e-01	0	0	2.375341e+00	3.661894e+00	EMD;AGFG1
GO_Biological_Process_2025	Response to Calcium Ion (GO:0051592)	1/95	2.158315e-01	3.032569e-01	0	0	4.224468e+00	6.477196e+00	CPNE3
GO_Biological_Process_2025	Muscle Contraction (GO:0006936)	1/97	2.198448e-01	3.063110e-01	0	0	4.136042e+00	6.265414e+00	EMD
GO_Biological_Process_2025	Regulation of Organelle Organization (GO:0033043)	1/97	2.198448e-01	3.063110e-01	0	0	4.136042e+00	6.265414e+00	ARL6IP1
GO_Biological_Process_2025	rRNA Metabolic Process (GO:0016072)	1/98	2.218439e-01	3.065312e-01	0	0	4.093196e+00	6.163458e+00	UTP15
GO_Biological_Process_2025	Positive Regulation of Supramolecular Fiber Organization (GO:1902905)	1/98	2.218439e-01	3.065312e-01	0	0	4.093196e+00	6.163458e+00	CDK5RAP2
GO_Biological_Process_2025	Cytosolic Transport (GO:0016482)	1/99	2.238380e-01	3.067409e-01	0	0	4.051224e+00	6.064006e+00	VPS13A
GO_Biological_Process_2025	Positive Regulation of Cold-Induced Thermogenesis (GO:0120162)	1/99	2.238380e-01	3.067409e-01	0	0	4.051224e+00	6.064006e+00	THRA
GO_Biological_Process_2025	Cytoplasmic Translation (GO:0002181)	1/101	2.278111e-01	3.109061e-01	0	0	3.969800e+00	5.872281e+00	EIF2B5
GO_Biological_Process_2025	Regulation of Defense Response (GO:0031347)	1/103	2.317643e-01	3.150102e-01	0	0	3.891569e+00	5.689608e+00	BRD4
GO_Biological_Process_2025	Regulation of Actin Cytoskeleton Organization (GO:0032956)	1/104	2.337334e-01	3.163952e-01	0	0	3.853592e+00	5.601482e+00	MYO3A
GO_Biological_Process_2025	Dephosphorylation (GO:0016311)	1/107	2.396112e-01	3.217360e-01	0	0	3.743962e+00	5.349140e+00	PPM1G
GO_Biological_Process_2025	Axon Development (GO:0061564)	1/107	2.396112e-01	3.217360e-01	0	0	3.743962e+00	5.349140e+00	NEFH
GO_Biological_Process_2025	Protein Localization (GO:0008104)	2/371	2.441710e-01	3.265419e-01	0	0	2.165809e+00	3.053546e+00	VPS13A;TMED2
GO_Biological_Process_2025	Protein Phosphorylation (GO:0006468)	2/373	2.460635e-01	3.277566e-01	0	0	2.153914e+00	3.020144e+00	STK10;MYO3A
GO_Biological_Process_2025	Cellular Response to Metal Ion (GO:0071248)	1/112	2.493094e-01	3.293743e-01	0	0	3.574414e+00	4.965078e+00	CPNE3
GO_Biological_Process_2025	Regulation of Wnt Signaling Pathway (GO:0030111)	1/112	2.493094e-01	3.293743e-01	0	0	3.574414e+00	4.965078e+00	EMD
GO_Biological_Process_2025	Mitotic Cell Cycle Phase Transition (GO:0044772)	1/113	2.512344e-01	3.293743e-01	0	0	3.542321e+00	4.893252e+00	CDK4
GO_Biological_Process_2025	Regulation of Primary Metabolic Process (GO:0080090)	1/113	2.512344e-01	3.293743e-01	0	0	3.542321e+00	4.893252e+00	ZFP69
GO_Biological_Process_2025	Antigen Receptor-Mediated Signaling Pathway (GO:0050851)	1/114	2.531546e-01	3.298746e-01	0	0	3.510796e+00	4.822974e+00	EIF2B5
GO_Biological_Process_2025	Gene Expression (GO:0010467)	2/381	2.536402e-01	3.298746e-01	0	0	2.107587e+00	2.891269e+00	DARS1;AGFG1
GO_Biological_Process_2025	Negative Regulation of Programmed Cell Death (GO:0043069)	2/382	2.545879e-01	3.298746e-01	0	0	2.101933e+00	2.875674e+00	GPX4;ARL6IP1
GO_Biological_Process_2025	Protein Complex Oligomerization (GO:0051259)	1/116	2.569805e-01	3.316842e-01	0	0	3.449391e+00	4.686877e+00	CUTC
GO_Biological_Process_2025	Negative Regulation of Canonical Wnt Signaling Pathway (GO:0090090)	1/117	2.588863e-01	3.328538e-01	0	0	3.419483e+00	4.620974e+00	EMD
GO_Biological_Process_2025	Positive Regulation of Cell Cycle Process (GO:0090068)	1/119	2.626834e-01	3.364368e-01	0	0	3.361186e+00	4.493253e+00	RANBP1
GO_Biological_Process_2025	Mitotic Sister Chromatid Segregation (GO:0000070)	1/120	2.645748e-01	3.375610e-01	0	0	3.332773e+00	4.431359e+00	ZW10
GO_Biological_Process_2025	Regulation of Apoptotic Process (GO:0042981)	3/704	2.669866e-01	3.393379e-01	0	0	1.716120e+00	2.266234e+00	ARL6IP1;HS1BP3;GRAMD4
GO_Biological_Process_2025	Monocarboxylic Acid Metabolic Process (GO:0032787)	1/127	2.776822e-01	3.515899e-01	0	0	3.146508e+00	4.031552e+00	ACSL3
GO_Biological_Process_2025	Regulation of Response to External Stimulus (GO:0032101)	1/132	2.869040e-01	3.605247e-01	0	0	3.025649e+00	3.777848e+00	BRD4
GO_Biological_Process_2025	Protein Localization to Plasma Membrane (GO:0072659)	1/132	2.869040e-01	3.605247e-01	0	0	3.025649e+00	3.777848e+00	TMED2
GO_Biological_Process_2025	Regulation of GTPase Activity (GO:0043087)	1/134	2.905604e-01	3.637466e-01	0	0	2.979850e+00	3.682927e+00	TMED2
GO_Biological_Process_2025	Protein Localization to Cell Periphery (GO:1990778)	1/136	2.941983e-01	3.669215e-01	0	0	2.935407e+00	3.591474e+00	TMED2
GO_Biological_Process_2025	protein-RNA Complex Assembly (GO:0022618)	1/138	2.978180e-01	3.700500e-01	0	0	2.892263e+00	3.503319e+00	DHX29
GO_Biological_Process_2025	Membraneless Organelle Assembly (GO:0140694)	1/139	2.996210e-01	3.709063e-01	0	0	2.871159e+00	3.460428e+00	DHX29
GO_Biological_Process_2025	Organelle Organization (GO:0006996)	2/437	3.067153e-01	3.782822e-01	0	0	1.831011e+00	2.163953e+00	ZW10;TMED2
GO_Biological_Process_2025	Negative Regulation of Wnt Signaling Pathway (GO:0030178)	1/146	3.121155e-01	3.821120e-01	0	0	2.731586e+00	3.180609e+00	EMD
GO_Biological_Process_2025	Regulation of Cell Cycle Process (GO:0010564)	1/146	3.121155e-01	3.821120e-01	0	0	2.731586e+00	3.180609e+00	ZW10
GO_Biological_Process_2025	Positive Regulation of Metabolic Process (GO:0009893)	1/147	3.138825e-01	3.828677e-01	0	0	2.712740e+00	3.143350e+00	THRA
GO_Biological_Process_2025	Regulation of Cold-Induced Thermogenesis (GO:0120161)	1/148	3.156451e-01	3.836125e-01	0	0	2.694150e+00	3.106723e+00	THRA
GO_Biological_Process_2025	Phosphate-Containing Compound Metabolic Process (GO:0006796)	1/150	3.191569e-01	3.864700e-01	0	0	2.657718e+00	3.035307e+00	GPX4
GO_Biological_Process_2025	Regulation of Small GTPase Mediated Signal Transduction (GO:0051056)	1/157	3.313096e-01	3.982891e-01	0	0	2.537564e+00	2.803252e+00	ARHGAP29
GO_Biological_Process_2025	Neuron Projection Morphogenesis (GO:0048812)	1/157	3.313096e-01	3.982891e-01	0	0	2.537564e+00	2.803252e+00	NEFH
GO_Biological_Process_2025	Negative Regulation of RNA Biosynthetic Process (GO:1902679)	2/470	3.377552e-01	4.045773e-01	0	0	1.699023e+00	1.844177e+00	THRA;SETDB2
GO_Biological_Process_2025	Macroautophagy (GO:0016236)	1/162	3.398596e-01	4.056389e-01	0	0	2.458137e+00	2.652877e+00	ATG16L1
GO_Biological_Process_2025	Regulation of Macromolecule Biosynthetic Process (GO:0010556)	1/170	3.533173e-01	4.186998e-01	0	0	2.340828e+00	2.435372e+00	CDK4
GO_Biological_Process_2025	Brain Development (GO:0007420)	1/170	3.533173e-01	4.186998e-01	0	0	2.340828e+00	2.435372e+00	CDK5RAP2
GO_Biological_Process_2025	Membrane Organization (GO:0061024)	1/173	3.582942e-01	4.230921e-01	0	0	2.299651e+00	2.360364e+00	EMD
GO_Biological_Process_2025	Small GTPase-mediated Signal Transduction (GO:0007264)	1/188	3.826211e-01	4.502221e-01	0	0	2.113583e+00	2.030540e+00	ARHGAP29
GO_Biological_Process_2025	Generation of Neurons (GO:0048699)	1/192	3.889541e-01	4.560624e-01	0	0	2.068901e+00	1.953650e+00	ACSL3
GO_Biological_Process_2025	Regulation of Programmed Cell Death (GO:0043067)	1/195	3.936620e-01	4.585200e-01	0	0	2.036598e+00	1.898644e+00	HS1BP3
GO_Biological_Process_2025	Response to Endoplasmic Reticulum Stress (GO:0034976)	1/196	3.952234e-01	4.585200e-01	0	0	2.026051e+00	1.880792e+00	EIF2B5
GO_Biological_Process_2025	Protein Localization to Membrane (GO:0072657)	1/199	3.998839e-01	4.585200e-01	0	0	1.995051e+00	1.828625e+00	TMED2
GO_Biological_Process_2025	Transcription by RNA Polymerase II (GO:0006366)	1/200	4.014296e-01	4.585200e-01	0	0	1.984925e+00	1.811686e+00	THRA
GO_Biological_Process_2025	Axonogenesis (GO:0007409)	1/200	4.014296e-01	4.585200e-01	0	0	1.984925e+00	1.811686e+00	NEFH
GO_Biological_Process_2025	Regulation of Translation (GO:0006417)	1/201	4.029714e-01	4.585200e-01	0	0	1.974900e+00	1.794966e+00	EEF2
GO_Biological_Process_2025	Regulation of Cell Differentiation (GO:0045595)	1/201	4.029714e-01	4.585200e-01	0	0	1.974900e+00	1.794966e+00	CDK5RAP2
GO_Biological_Process_2025	Negative Regulation of Macromolecule Biosynthetic Process (GO:0010558)	1/202	4.045093e-01	4.585200e-01	0	0	1.964975e+00	1.778461e+00	SETDB2
GO_Biological_Process_2025	Positive Regulation of Protein Metabolic Process (GO:0051247)	1/202	4.045093e-01	4.585200e-01	0	0	1.964975e+00	1.778461e+00	EEF2
GO_Biological_Process_2025	DNA-templated Transcription (GO:0006351)	1/203	4.060433e-01	4.585200e-01	0	0	1.955149e+00	1.762167e+00	THRA
GO_Biological_Process_2025	Protein Modification Process (GO:0036211)	2/545	4.066441e-01	4.585200e-01	0	0	1.458714e+00	1.312575e+00	STK10;PPM1G
GO_Biological_Process_2025	Positive Regulation of Canonical NF-kappaB Signal Transduction (GO:0043123)	1/204	4.075734e-01	4.585200e-01	0	0	1.945419e+00	1.746080e+00	BRD4
GO_Biological_Process_2025	Positive Regulation of DNA-templated Transcription (GO:0045893)	4/1274	4.101280e-01	4.588494e-01	0	0	1.251734e+00	1.115653e+00	UTP15;THRA;BRD4;CDK5RAP2
GO_Biological_Process_2025	Neuron Projection Development (GO:0031175)	1/206	4.106220e-01	4.588494e-01	0	0	1.926244e+00	1.714515e+00	NEFH
GO_Biological_Process_2025	Positive Regulation of RNA Biosynthetic Process (GO:1902680)	2/555	4.155960e-01	4.628544e-01	0	0	1.431598e+00	1.257002e+00	BRD4;CDK5RAP2
GO_Biological_Process_2025	Regulation of Canonical Wnt Signaling Pathway (GO:0060828)	1/216	4.256361e-01	4.724560e-01	0	0	1.835721e+00	1.568019e+00	EMD
GO_Biological_Process_2025	Protein Metabolic Process (GO:0019538)	2/614	4.670285e-01	5.166793e-01	0	0	1.289649e+00	9.818938e-01	EMD;DARS1
GO_Biological_Process_2025	Positive Regulation of Programmed Cell Death (GO:0043068)	1/248	4.712048e-01	5.176509e-01	0	0	1.595304e+00	1.200406e+00	GRAMD4
GO_Biological_Process_2025	Regulation of Inflammatory Response (GO:0050727)	1/249	4.725702e-01	5.176509e-01	0	0	1.588790e+00	1.190908e+00	BRD4
GO_Biological_Process_2025	Positive Regulation of Cell Motility (GO:2000147)	1/249	4.725702e-01	5.176509e-01	0	0	1.588790e+00	1.190908e+00	CPNE3
GO_Biological_Process_2025	Chromatin Remodeling (GO:0006338)	1/262	4.900084e-01	5.349927e-01	0	0	1.508659e+00	1.076176e+00	BRD4
GO_Biological_Process_2025	Positive Regulation of Intracellular Signal Transduction (GO:1902533)	2/652	4.987702e-01	5.427793e-01	0	0	1.211868e+00	8.429874e-01	THRA;BRD4
GO_Biological_Process_2025	Regulation of Canonical NF-kappaB Signal Transduction (GO:0043122)	1/270	5.004573e-01	5.428413e-01	0	0	1.463197e+00	1.012873e+00	BRD4
GO_Biological_Process_2025	RNA Processing (GO:0006396)	1/291	5.268973e-01	5.696649e-01	0	0	1.355793e+00	8.687240e-01	UTP15
GO_Biological_Process_2025	Negative Regulation of Intracellular Signal Transduction (GO:1902532)	1/297	5.341962e-01	5.751252e-01	0	0	1.327905e+00	8.325863e-01	ARHGAP29
GO_Biological_Process_2025	Phosphorylation (GO:0016310)	1/298	5.354019e-01	5.751252e-01	0	0	1.323367e+00	8.267572e-01	STK10
GO_Biological_Process_2025	Regulation of Intracellular Signal Transduction (GO:1902531)	1/302	5.401941e-01	5.784072e-01	0	0	1.305515e+00	8.039709e-01	ARHGAP29
GO_Biological_Process_2025	Protein Transport (GO:0015031)	1/308	5.472918e-01	5.841288e-01	0	0	1.279609e+00	7.713140e-01	TMED2
GO_Biological_Process_2025	Positive Regulation of Apoptotic Process (GO:0043065)	1/313	5.531244e-01	5.884678e-01	0	0	1.258782e+00	7.454159e-01	GRAMD4
GO_Biological_Process_2025	Regulation of Cell Cycle (GO:0051726)	1/318	5.588833e-01	5.927011e-01	0	0	1.238612e+00	7.206425e-01	CDK4
GO_Biological_Process_2025	Positive Regulation of Cell Migration (GO:0030335)	1/344	5.876766e-01	6.212581e-01	0	0	1.143207e+00	6.077043e-01	CPNE3
GO_Biological_Process_2025	Organelle Assembly (GO:0070925)	1/346	5.898135e-01	6.215440e-01	0	0	1.136464e+00	5.999948e-01	ATG16L1
GO_Biological_Process_2025	Negative Regulation of Gene Expression (GO:0010629)	1/364	6.085636e-01	6.392798e-01	0	0	1.079118e+00	5.359483e-01	SETDB2
GO_Biological_Process_2025	Negative Regulation of Cell Population Proliferation (GO:0008285)	1/379	6.235446e-01	6.529571e-01	0	0	1.035503e+00	4.891041e-01	EMD
GO_Biological_Process_2025	Regulation of DNA-templated Transcription (GO:0006355)	5/2139	6.486683e-01	6.764272e-01	0	0	9.074100e-01	3.927577e-01	ZFP69;THRA;SETDB2;BRD4;CDK5RAP2
GO_Biological_Process_2025	Positive Regulation of Multicellular Organismal Process (GO:0051240)	1/407	6.500201e-01	6.764272e-01	0	0	9.627094e-01	4.146889e-01	THRA
GO_Biological_Process_2025	DNA Damage Response (GO:0006974)	1/421	6.625645e-01	6.873332e-01	0	0	9.299524e-01	3.828032e-01	BRD4
GO_Biological_Process_2025	Positive Regulation of Gene Expression (GO:0010628)	1/436	6.755157e-01	6.985923e-01	0	0	8.971954e-01	3.519508e-01	EEF2
GO_Biological_Process_2025	Negative Regulation of Apoptotic Process (GO:0043066)	1/475	7.069511e-01	7.282544e-01	0	0	8.217300e-01	2.849708e-01	ARL6IP1
GO_Biological_Process_2025	Regulation of Cell Migration (GO:0030334)	1/479	7.100012e-01	7.282544e-01	0	0	8.146862e-01	2.790208e-01	CPNE3
GO_Biological_Process_2025	Nervous System Development (GO:0007399)	1/480	7.107588e-01	7.282544e-01	0	0	8.129436e-01	2.775569e-01	CDK5RAP2
GO_Biological_Process_2025	Positive Regulation of Cell Population Proliferation (GO:0008284)	1/484	7.137700e-01	7.290964e-01	0	0	8.060455e-01	2.717941e-01	CDK4
GO_Biological_Process_2025	Positive Regulation of Transcription by RNA Polymerase II (GO:0045944)	2/983	7.221820e-01	7.354331e-01	0	0	7.891989e-01	2.568669e-01	THRA;BRD4
GO_Biological_Process_2025	Negative Regulation of DNA-templated Transcription (GO:0045892)	2/1006	7.341625e-01	7.453540e-01	0	0	7.701846e-01	2.380062e-01	THRA;SETDB2
GO_Biological_Process_2025	Regulation of Gene Expression (GO:0010468)	2/1127	7.903279e-01	7.999367e-01	0	0	6.829569e-01	1.607048e-01	CDK4;SETDB2
GO_Biological_Process_2025	Positive Regulation of Cellular Process (GO:0048522)	1/622	8.007772e-01	8.080570e-01	0	0	6.224799e-01	1.382979e-01	CDK4
GO_Biological_Process_2025	Regulation of Transcription by RNA Polymerase II (GO:0006357)	4/2250	8.403976e-01	8.454755e-01	0	0	6.708096e-01	1.166405e-01	ZFP69;THRA;CDK4;BRD4
GO_Biological_Process_2025	Negative Regulation of Transcription by RNA Polymerase II (GO:0000122)	1/732	8.510335e-01	8.535968e-01	0	0	5.258003e-01	8.481360e-02	THRA
GO_Biological_Process_2025	Regulation of Cell Population Proliferation (GO:0042127)	1/769	8.649606e-01	8.649606e-01	0	0	4.995052e-01	7.246390e-02	CDK4
