## Supplementary material for "Fatty Acid β-oxidation and Ferroptosis Define a Survival-Productivity Trade Off in CHO fed-Batch Bioreactors": GO_Biological_Process_2025.Mouse.enrichr.reports.txt

Gene_set	Term	Overlap	P-value	Adjusted P-value	Old P-value	Old Adjusted P-value	Odds Ratio	Combined Score	Genes
GO_Biological_Process_2025	Proton-Transporting V-type ATPase Complex Assembly (GO:0070070)	1/5	2.497708e-03	5.077884e-02	0	0	5.551667e+02	3.326771e+03	TMEM9
GO_Biological_Process_2025	tRNA 3'-End Processing (GO:0042780)	1/6	2.996578e-03	5.077884e-02	0	0	4.441111e+02	2.580412e+03	PTCD1
GO_Biological_Process_2025	Maintenance of Lens Transparency (GO:0036438)	1/7	3.495224e-03	5.077884e-02	0	0	3.700741e+02	2.093271e+03	MIPEP
GO_Biological_Process_2025	Sensory Organ Morphogenesis (GO:0090596)	1/8	3.993646e-03	5.077884e-02	0	0	3.171905e+02	1.751859e+03	COL5A2
GO_Biological_Process_2025	Mitochondrial Protein Processing (GO:0034982)	1/10	4.989818e-03	5.077884e-02	0	0	2.466790e+02	1.307487e+03	MIPEP
GO_Biological_Process_2025	Endosomal Lumen Acidification (GO:0048388)	1/11	5.487568e-03	5.077884e-02	0	0	2.220000e+02	1.155570e+03	TMEM9
GO_Biological_Process_2025	Negative Regulation of Natural Killer Cell Mediated Immunity (GO:0002716)	1/16	7.972959e-03	5.077884e-02	0	0	1.479630e+02	7.149126e+02	GRB2
GO_Biological_Process_2025	Fluid Transport (GO:0042044)	1/18	8.965550e-03	5.077884e-02	0	0	1.305425e+02	6.154250e+02	MIPEP
GO_Biological_Process_2025	Water Transport (GO:0006833)	1/18	8.965550e-03	5.077884e-02	0	0	1.305425e+02	6.154250e+02	MIPEP
GO_Biological_Process_2025	Negative Regulation of Leukocyte Mediated Cytotoxicity (GO:0001911)	1/20	9.957248e-03	5.077884e-02	0	0	1.167895e+02	5.383358e+02	GRB2
GO_Biological_Process_2025	Lysosomal Lumen Acidification (GO:0007042)	1/20	9.957248e-03	5.077884e-02	0	0	1.167895e+02	5.383358e+02	TMEM9
GO_Biological_Process_2025	Negative Regulation of Natural Killer Cell Mediated Cytotoxicity (GO:0045953)	1/22	1.094805e-02	5.077884e-02	0	0	1.056561e+02	4.769943e+02	GRB2
GO_Biological_Process_2025	Post-Transcriptional Gene Silencing (GO:0016441)	1/22	1.094805e-02	5.077884e-02	0	0	1.056561e+02	4.769943e+02	HELZ2
GO_Biological_Process_2025	Regulatory ncRNA-mediated Post-Transcriptional Gene Silencing (GO:0035194)	1/23	1.144312e-02	5.077884e-02	0	0	1.008485e+02	4.508297e+02	HELZ2
GO_Biological_Process_2025	Eye Morphogenesis (GO:0048592)	1/23	1.144312e-02	5.077884e-02	0	0	1.008485e+02	4.508297e+02	COL5A2
GO_Biological_Process_2025	U2-type Prespliceosome Assembly (GO:1903241)	1/23	1.144312e-02	5.077884e-02	0	0	1.008485e+02	4.508297e+02	PHF5A
GO_Biological_Process_2025	Regulation of Lysosomal Lumen pH (GO:0035751)	1/27	1.342116e-02	5.371896e-02	0	0	8.531624e+01	3.677917e+02	TMEM9
GO_Biological_Process_2025	Vacuolar Acidification (GO:0007035)	1/31	1.539564e-02	5.371896e-02	0	0	7.392593e+01	3.085425e+02	TMEM9
GO_Biological_Process_2025	Intracellular pH Reduction (GO:0051452)	1/31	1.539564e-02	5.371896e-02	0	0	7.392593e+01	3.085425e+02	TMEM9
GO_Biological_Process_2025	Natural Killer Cell Mediated Immunity (GO:0002228)	1/31	1.539564e-02	5.371896e-02	0	0	7.392593e+01	3.085425e+02	GRB2
GO_Biological_Process_2025	Natural Killer Cell Mediated Cytotoxicity (GO:0042267)	1/32	1.588871e-02	5.371896e-02	0	0	7.153763e+01	2.963194e+02	GRB2
GO_Biological_Process_2025	Regulation of Natural Killer Cell Mediated Cytotoxicity (GO:0042269)	1/36	1.785874e-02	5.622315e-02	0	0	6.334921e+01	2.549972e+02	GRB2
GO_Biological_Process_2025	Regulatory ncRNA-mediated Gene Silencing (GO:0031047)	1/37	1.835069e-02	5.622315e-02	0	0	6.158642e+01	2.462279e+02	HELZ2
GO_Biological_Process_2025	Collagen Fibril Organization (GO:0030199)	1/45	2.227835e-02	5.622315e-02	0	0	5.036869e+01	1.916095e+02	COL5A2
GO_Biological_Process_2025	Homotypic Cell-Cell Adhesion (GO:0034109)	1/46	2.276831e-02	5.622315e-02	0	0	4.924691e+01	1.862708e+02	MIPEP
GO_Biological_Process_2025	Cellular Response to Radiation (GO:0071478)	1/47	2.325805e-02	5.622315e-02	0	0	4.817391e+01	1.811871e+02	GRB2
GO_Biological_Process_2025	Epidermal Growth Factor Receptor Signaling Pathway (GO:0007173)	1/49	2.423687e-02	5.622315e-02	0	0	4.616204e+01	1.717172e+02	GRB2
GO_Biological_Process_2025	RNA 3'-End Processing (GO:0031123)	1/49	2.423687e-02	5.622315e-02	0	0	4.616204e+01	1.717172e+02	PTCD1
GO_Biological_Process_2025	tRNA Processing (GO:0008033)	1/50	2.472595e-02	5.622315e-02	0	0	4.521769e+01	1.673010e+02	PTCD1
GO_Biological_Process_2025	Insulin Receptor Signaling Pathway (GO:0008286)	1/51	2.521481e-02	5.622315e-02	0	0	4.431111e+01	1.630792e+02	GRB2
GO_Biological_Process_2025	Positive Regulation of Reactive Oxygen Species Metabolic Process (GO:2000379)	1/52	2.570344e-02	5.622315e-02	0	0	4.344009e+01	1.590398e+02	GRB2
GO_Biological_Process_2025	Endosome Organization (GO:0007032)	1/52	2.570344e-02	5.622315e-02	0	0	4.344009e+01	1.590398e+02	TMEM9
GO_Biological_Process_2025	Cellular Response to Ionizing Radiation (GO:0071479)	1/53	2.619186e-02	5.622315e-02	0	0	4.260256e+01	1.551716e+02	GRB2
GO_Biological_Process_2025	Receptor Internalization (GO:0031623)	1/56	2.765579e-02	5.622315e-02	0	0	4.027273e+01	1.444953e+02	GRB2
GO_Biological_Process_2025	ERBB Signaling Pathway (GO:0038127)	1/58	2.863064e-02	5.622315e-02	0	0	3.885575e+01	1.380653e+02	GRB2
GO_Biological_Process_2025	Eye Development (GO:0001654)	1/58	2.863064e-02	5.622315e-02	0	0	3.885575e+01	1.380653e+02	COL5A2
GO_Biological_Process_2025	Protein Targeting to Mitochondrion (GO:0006626)	1/60	2.960461e-02	5.622315e-02	0	0	3.753484e+01	1.321161e+02	MIPEP
GO_Biological_Process_2025	Regulation of Reactive Oxygen Species Metabolic Process (GO:2000377)	1/61	3.009127e-02	5.622315e-02	0	0	3.690741e+01	1.293059e+02	GRB2
GO_Biological_Process_2025	Spliceosomal Complex Assembly (GO:0000245)	1/63	3.106392e-02	5.655226e-02	0	0	3.571326e+01	1.239860e+02	PHF5A
GO_Biological_Process_2025	Ras Protein Signal Transduction (GO:0007265)	1/68	3.349171e-02	5.883755e-02	0	0	3.303980e+01	1.122183e+02	GRB2
GO_Biological_Process_2025	Skin Development (GO:0043588)	1/69	3.397661e-02	5.883755e-02	0	0	3.255229e+01	1.100945e+02	COL5A2
GO_Biological_Process_2025	Response to Ionizing Radiation (GO:0010212)	1/71	3.494576e-02	5.907498e-02	0	0	3.161905e+01	1.060490e+02	GRB2
GO_Biological_Process_2025	Signal Transduction in Response to DNA Damage (GO:0042770)	1/80	3.929610e-02	6.418784e-02	0	0	2.800422e+01	9.063930e+01	GRB2
GO_Biological_Process_2025	Regulation of Catabolic Process (GO:0009894)	1/81	3.977838e-02	6.418784e-02	0	0	2.765278e+01	8.916450e+01	TMEM9
GO_Biological_Process_2025	Positive Regulation of Canonical Wnt Signaling Pathway (GO:0090263)	1/89	4.362878e-02	6.883652e-02	0	0	2.512879e+01	7.870433e+01	TMEM9
GO_Biological_Process_2025	Regulation of Protein Metabolic Process (GO:0051246)	1/93	4.554876e-02	7.030353e-02	0	0	2.403140e+01	7.423232e+01	TMEM9
GO_Biological_Process_2025	Cellular Response to Insulin Stimulus (GO:0032869)	1/108	5.271785e-02	7.736479e-02	0	0	2.064694e+01	6.075983e+01	GRB2
GO_Biological_Process_2025	External Encapsulating Structure Organization (GO:0045229)	1/111	5.414584e-02	7.736479e-02	0	0	2.008081e+01	5.855713e+01	COL5A2
GO_Biological_Process_2025	Extracellular Structure Organization (GO:0043062)	1/111	5.414584e-02	7.736479e-02	0	0	2.008081e+01	5.855713e+01	COL5A2
GO_Biological_Process_2025	Positive Regulation of Wnt Signaling Pathway (GO:0030177)	1/114	5.557189e-02	7.736479e-02	0	0	1.954474e+01	5.648582e+01	TMEM9
GO_Biological_Process_2025	T Cell Activation (GO:0042110)	1/114	5.557189e-02	7.736479e-02	0	0	1.954474e+01	5.648582e+01	GRB2
GO_Biological_Process_2025	Regulation of Protein Catabolic Process (GO:0042176)	1/129	6.267316e-02	8.557297e-02	0	0	1.724132e+01	4.775539e+01	TMEM9
GO_Biological_Process_2025	Receptor-Mediated Endocytosis (GO:0006898)	1/136	6.597061e-02	8.837572e-02	0	0	1.634156e+01	4.442529e+01	GRB2
GO_Biological_Process_2025	Positive Regulation of Metabolic Process (GO:0009893)	1/147	7.113123e-02	9.352440e-02	0	0	1.510198e+01	3.991798e+01	GRB2
GO_Biological_Process_2025	RNA Splicing, via Transesterification Reactions With Bulged Adenosine as Nucleophile (GO:0000377)	1/171	8.230180e-02	1.062441e-01	0	0	1.295425e+01	3.235145e+01	PHF5A
GO_Biological_Process_2025	Extracellular Matrix Organization (GO:0030198)	1/182	8.738112e-02	1.107868e-01	0	0	1.216022e+01	2.964025e+01	COL5A2
GO_Biological_Process_2025	Small GTPase-mediated Signal Transduction (GO:0007264)	1/188	9.014098e-02	1.122809e-01	0	0	1.176649e+01	2.831465e+01	GRB2
GO_Biological_Process_2025	mRNA Splicing, via Spliceosome (GO:0000398)	1/211	1.006510e-01	1.232107e-01	0	0	1.046561e+01	2.403004e+01	PHF5A
GO_Biological_Process_2025	Regulation of Canonical Wnt Signaling Pathway (GO:0060828)	1/216	1.029213e-01	1.238544e-01	0	0	1.021964e+01	2.323732e+01	TMEM9
GO_Biological_Process_2025	Negative Regulation of Cell Differentiation (GO:0045596)	1/220	1.047338e-01	1.239350e-01	0	0	1.003095e+01	2.263317e+01	COL5A2
GO_Biological_Process_2025	mRNA Processing (GO:0006397)	1/226	1.074464e-01	1.250605e-01	0	0	9.760494e+00	2.177335e+01	PHF5A
GO_Biological_Process_2025	Regulation of MAPK Cascade (GO:0043408)	1/260	1.226784e-01	1.404866e-01	0	0	8.464607e+00	1.776035e+01	GRB2
GO_Biological_Process_2025	Positive Regulation of DNA-templated Transcription (GO:0045893)	2/1274	1.299083e-01	1.464046e-01	0	0	3.678852e+00	7.508266e+00	HELZ2;PHF5A
GO_Biological_Process_2025	Cell Surface Receptor Protein Tyrosine Kinase Signaling Pathway (GO:0007169)	1/296	1.385511e-01	1.537051e-01	0	0	7.418079e+00	1.466195e+01	GRB2
GO_Biological_Process_2025	Regulation of Intracellular Signal Transduction (GO:1902531)	1/302	1.411713e-01	1.542024e-01	0	0	7.267996e+00	1.422915e+01	GRB2
GO_Biological_Process_2025	Supramolecular Fiber Organization (GO:0097435)	1/339	1.571711e-01	1.690780e-01	0	0	6.460224e+00	1.195413e+01	COL5A2
GO_Biological_Process_2025	DNA Damage Response (GO:0006974)	1/421	1.916782e-01	2.031216e-01	0	0	5.177249e+00	8.552491e+00	GRB2
GO_Biological_Process_2025	Positive Regulation of RNA Biosynthetic Process (GO:1902680)	1/555	2.453390e-01	2.561628e-01	0	0	3.898115e+00	5.477296e+00	PHF5A
GO_Biological_Process_2025	Positive Regulation of Transcription by RNA Polymerase II (GO:0045944)	1/983	3.959540e-01	4.074310e-01	0	0	2.150713e+00	1.992543e+00	HELZ2
GO_Biological_Process_2025	Regulation of DNA-templated Transcription (GO:0006355)	1/2139	6.774168e-01	6.870942e-01	0	0	9.277622e-01	3.613342e-01	PHF5A
GO_Biological_Process_2025	Regulation of Transcription by RNA Polymerase II (GO:0006357)	1/2250	6.969175e-01	6.969175e-01	0	0	8.764883e-01	3.164897e-01	HELZ2
