## Supplementary material for "Fatty Acid β-oxidation and Ferroptosis Define a Survival-Productivity Trade Off in CHO fed-Batch Bioreactors": GO_Biological_Process_2025.Mouse.enrichr.reports.txt

Gene_set	Term	Overlap	P-value	Adjusted P-value	Old P-value	Old Adjusted P-value	Odds Ratio	Combined Score	Genes
GO_Biological_Process_2025	Cellular Response to Caffeine (GO:0071313)	1/6	3.295826e-03	3.129028e-02	0	0	3.996800e+02	2.284211e+03	CASQ2
GO_Biological_Process_2025	Response to Caffeine (GO:0031000)	1/6	3.295826e-03	3.129028e-02	0	0	3.996800e+02	2.284211e+03	CASQ2
GO_Biological_Process_2025	Negative Regulation of Ryanodine-Sensitive Calcium-Release Channel Activity (GO:0060315)	1/8	4.392244e-03	3.129028e-02	0	0	2.854571e+02	1.549437e+03	CASQ2
GO_Biological_Process_2025	Complement Activation, Lectin Pathway (GO:0001867)	1/8	4.392244e-03	3.129028e-02	0	0	2.854571e+02	1.549437e+03	KRT1
GO_Biological_Process_2025	Cellular Response to Purine-Containing Compound (GO:0071415)	1/8	4.392244e-03	3.129028e-02	0	0	2.854571e+02	1.549437e+03	CASQ2
GO_Biological_Process_2025	Negative Regulation of Release of Sequestered Calcium Ion Into Cytosol (GO:0051280)	1/9	4.940043e-03	3.129028e-02	0	0	2.497625e+02	1.326334e+03	CASQ2
GO_Biological_Process_2025	Golgi Ribbon Formation (GO:0090161)	1/9	4.940043e-03	3.129028e-02	0	0	2.497625e+02	1.326334e+03	GORASP1
GO_Biological_Process_2025	Negative Regulation of Potassium Ion Transmembrane Transporter Activity (GO:1901017)	1/9	4.940043e-03	3.129028e-02	0	0	2.497625e+02	1.326334e+03	CASQ2
GO_Biological_Process_2025	Monocyte Differentiation (GO:0030224)	1/11	6.034819e-03	3.129028e-02	0	0	1.997900e+02	1.020969e+03	THOC5
GO_Biological_Process_2025	Negative Regulation of Potassium Ion Transmembrane Transport (GO:1901380)	1/11	6.034819e-03	3.129028e-02	0	0	1.997900e+02	1.020969e+03	CASQ2
GO_Biological_Process_2025	Negative Regulation of Potassium Ion Transport (GO:0043267)	1/11	6.034819e-03	3.129028e-02	0	0	1.997900e+02	1.020969e+03	CASQ2
GO_Biological_Process_2025	Detection of Calcium Ion (GO:0005513)	1/12	6.581796e-03	3.129028e-02	0	0	1.816182e+02	9.123494e+02	CASQ2
GO_Biological_Process_2025	Fibrinolysis (GO:0042730)	1/12	6.581796e-03	3.129028e-02	0	0	1.816182e+02	9.123494e+02	KRT1
GO_Biological_Process_2025	Protein Heterotetramerization (GO:0051290)	1/13	7.128500e-03	3.129028e-02	0	0	1.664750e+02	8.229949e+02	KRT1
GO_Biological_Process_2025	P-body Assembly (GO:0033962)	1/13	7.128500e-03	3.129028e-02	0	0	1.664750e+02	8.229949e+02	LSM14A
GO_Biological_Process_2025	Regulation of Cell Communication by Electrical Coupling (GO:0010649)	1/13	7.128500e-03	3.129028e-02	0	0	1.664750e+02	8.229949e+02	CASQ2
GO_Biological_Process_2025	Embryonic Hemopoiesis (GO:0035162)	1/13	7.128500e-03	3.129028e-02	0	0	1.664750e+02	8.229949e+02	THOC5
GO_Biological_Process_2025	Regulation of Potassium Ion Transmembrane Transporter Activity (GO:1901016)	1/14	7.674931e-03	3.129028e-02	0	0	1.536615e+02	7.483003e+02	CASQ2
GO_Biological_Process_2025	Medium-Chain Fatty Acid Metabolic Process (GO:0051791)	1/14	7.674931e-03	3.129028e-02	0	0	1.536615e+02	7.483003e+02	ACAD9
GO_Biological_Process_2025	ATP Transport (GO:0015867)	1/16	8.766972e-03	3.129028e-02	0	0	1.331600e+02	6.307475e+02	ANKH
GO_Biological_Process_2025	Regulation of Ryanodine-Sensitive Calcium-Release Channel Activity (GO:0060314)	1/16	8.766972e-03	3.129028e-02	0	0	1.331600e+02	6.307475e+02	CASQ2
GO_Biological_Process_2025	Negative Regulation of Monoatomic Ion Transport (GO:0043271)	1/16	8.766972e-03	3.129028e-02	0	0	1.331600e+02	6.307475e+02	CASQ2
GO_Biological_Process_2025	Cellular Response to Alkaloid (GO:0071312)	1/16	8.766972e-03	3.129028e-02	0	0	1.331600e+02	6.307475e+02	CASQ2
GO_Biological_Process_2025	Reg of Cardiac Muscle Contraction by Reg of the Release of Sequestered Calcium Ion (GO:0010881)	1/17	9.312583e-03	3.129028e-02	0	0	1.248312e+02	5.837595e+02	CASQ2
GO_Biological_Process_2025	Negative Regulation of Ion Transmembrane Transporter Activity (GO:0032413)	1/17	9.312583e-03	3.129028e-02	0	0	1.248312e+02	5.837595e+02	CASQ2
GO_Biological_Process_2025	Negative Regulation of Calcium Ion Transmembrane Transporter Activity (GO:1901020)	1/19	1.040299e-02	3.328804e-02	0	0	1.109500e+02	5.065602e+02	CASQ2
GO_Biological_Process_2025	Protein Heterooligomerization (GO:0051291)	1/20	1.094778e-02	3.328804e-02	0	0	1.051053e+02	4.745102e+02	KRT1
GO_Biological_Process_2025	Peptide Cross-Linking (GO:0018149)	1/21	1.149230e-02	3.328804e-02	0	0	9.984500e+01	4.459156e+02	KRT1
GO_Biological_Process_2025	Negative Regulation of Cation Channel Activity (GO:2001258)	1/21	1.149230e-02	3.328804e-02	0	0	9.984500e+01	4.459156e+02	CASQ2
GO_Biological_Process_2025	Regulation of Cardiac Muscle Contraction by Calcium Ion Signaling (GO:0010882)	1/22	1.203655e-02	3.370233e-02	0	0	9.508571e+01	4.202606e+02	CASQ2
GO_Biological_Process_2025	Regulation of Release of Sequestered Calcium Ion Into Cytosol by Sarcoplasmic Reticulum (GO:0010880)	1/24	1.312423e-02	3.479040e-02	0	0	8.680870e+01	3.761677e+02	CASQ2
GO_Biological_Process_2025	Regulation of Biomineral Tissue Development (GO:0070167)	1/25	1.366766e-02	3.479040e-02	0	0	8.318750e+01	3.571009e+02	ANKH
GO_Biological_Process_2025	Stress Granule Assembly (GO:0034063)	1/25	1.366766e-02	3.479040e-02	0	0	8.318750e+01	3.571009e+02	LSM14A
GO_Biological_Process_2025	Negative Regulation of Neurogenesis (GO:0050768)	1/27	1.475370e-02	3.645032e-02	0	0	7.678077e+01	3.237278e+02	GORASP1
GO_Biological_Process_2025	Regulation of Dendrite Morphogenesis (GO:0048814)	1/29	1.583866e-02	3.801279e-02	0	0	7.128929e+01	2.955156e+02	GORASP1
GO_Biological_Process_2025	Negative Regulation of Blood Coagulation (GO:0030195)	1/31	1.692253e-02	3.948591e-02	0	0	6.653000e+01	2.713831e+02	KRT1
GO_Biological_Process_2025	Cardiac Muscle Contraction (GO:0060048)	1/34	1.854631e-02	4.210514e-02	0	0	6.047273e+01	2.411341e+02	CASQ2
GO_Biological_Process_2025	Regulation of Vasculature Development (GO:1901342)	1/35	1.908703e-02	4.219237e-02	0	0	5.869118e+01	2.323435e+02	KRT1
GO_Biological_Process_2025	tRNA Aminoacylation for Protein Translation (GO:0006418)	1/36	1.962747e-02	4.227455e-02	0	0	5.701143e+01	2.241020e+02	PARS2
GO_Biological_Process_2025	Regulation of Potassium Ion Transport (GO:0043266)	1/38	2.070755e-02	4.348586e-02	0	0	5.392432e+01	2.090785e+02	CASQ2
GO_Biological_Process_2025	Heart Contraction (GO:0060047)	1/41	2.232564e-02	4.465128e-02	0	0	4.987250e+01	1.896162e+02	CASQ2
GO_Biological_Process_2025	Establishment of Protein Localization to Plasma Membrane (GO:0061951)	1/41	2.232564e-02	4.465128e-02	0	0	4.987250e+01	1.896162e+02	GORASP1
GO_Biological_Process_2025	Regulation of Ossification (GO:0030278)	1/44	2.394130e-02	4.676906e-02	0	0	4.638605e+01	1.731197e+02	ANKH
GO_Biological_Process_2025	Mononuclear Cell Differentiation (GO:1903131)	1/46	2.501706e-02	4.770180e-02	0	0	4.432000e+01	1.634609e+02	THOC5
GO_Biological_Process_2025	Mitotic Spindle Assembly (GO:0090307)	1/47	2.555454e-02	4.770180e-02	0	0	4.335435e+01	1.589778e+02	LSM14A
GO_Biological_Process_2025	Negative Regulation of Cell Projection Organization (GO:0031345)	1/51	2.770174e-02	5.058579e-02	0	0	3.987800e+01	1.430129e+02	GORASP1
GO_Biological_Process_2025	Regulation of Release of Sequestered Calcium Ion Into Cytosol (GO:0051279)	1/53	2.877373e-02	5.142540e-02	0	0	3.834038e+01	1.360429e+02	CASQ2
GO_Biological_Process_2025	Striated Muscle Contraction (GO:0006941)	1/55	2.984465e-02	5.222813e-02	0	0	3.691667e+01	1.296421e+02	CASQ2
GO_Biological_Process_2025	Regulation of Bone Mineralization (GO:0030500)	1/59	3.198326e-02	5.267831e-02	0	0	3.436379e+01	1.182988e+02	ANKH
GO_Biological_Process_2025	mRNA Transport (GO:0051028)	1/59	3.198326e-02	5.267831e-02	0	0	3.436379e+01	1.182988e+02	THOC5
GO_Biological_Process_2025	Protein Polymerization (GO:0051258)	1/59	3.198326e-02	5.267831e-02	0	0	3.436379e+01	1.182988e+02	CASQ2
GO_Biological_Process_2025	mRNA Export From Nucleus (GO:0006406)	1/61	3.305096e-02	5.339001e-02	0	0	3.321500e+01	1.132533e+02	THOC5
GO_Biological_Process_2025	RNA Export From Nucleus (GO:0006405)	1/67	3.624763e-02	5.721252e-02	0	0	3.018636e+01	1.001397e+02	THOC5
GO_Biological_Process_2025	Regulation of Cell Communication (GO:0010646)	1/68	3.677947e-02	5.721252e-02	0	0	2.973433e+01	9.820700e+01	CASQ2
GO_Biological_Process_2025	Intermediate Filament Organization (GO:0045109)	1/72	3.890418e-02	5.788026e-02	0	0	2.805352e+01	9.108006e+01	KRT1
GO_Biological_Process_2025	Establishment of Protein Localization to Membrane (GO:0090150)	1/73	3.943469e-02	5.788026e-02	0	0	2.766250e+01	8.943589e+01	GORASP1
GO_Biological_Process_2025	Spindle Assembly (GO:0051225)	1/73	3.943469e-02	5.788026e-02	0	0	2.766250e+01	8.943589e+01	LSM14A
GO_Biological_Process_2025	Myeloid Leukocyte Differentiation (GO:0002573)	1/74	3.996494e-02	5.788026e-02	0	0	2.728219e+01	8.784191e+01	THOC5
GO_Biological_Process_2025	Protein Tetramerization (GO:0051262)	1/83	4.472518e-02	6.367653e-02	0	0	2.427683e+01	7.543341e+01	KRT1
GO_Biological_Process_2025	Long-Chain Fatty Acid Metabolic Process (GO:0001676)	1/85	4.578010e-02	6.409214e-02	0	0	2.369643e+01	7.307755e+01	ACAD9
GO_Biological_Process_2025	Mitotic Spindle Organization (GO:0007052)	1/90	4.841275e-02	6.666674e-02	0	0	2.235955e+01	6.770454e+01	LSM14A
GO_Biological_Process_2025	Response to Calcium Ion (GO:0051592)	1/95	5.103880e-02	6.914934e-02	0	0	2.116489e+01	6.296914e+01	CASQ2
GO_Biological_Process_2025	Muscle Contraction (GO:0006936)	1/97	5.208737e-02	6.944983e-02	0	0	2.072188e+01	6.122967e+01	CASQ2
GO_Biological_Process_2025	Negative Regulation of Translation (GO:0017148)	1/102	5.470420e-02	7.179926e-02	0	0	1.969109e+01	5.721866e+01	LSM14A
GO_Biological_Process_2025	Calcium Ion Homeostasis (GO:0055074)	1/105	5.627114e-02	7.271963e-02	0	0	1.912019e+01	5.501976e+01	CASQ2
GO_Biological_Process_2025	Mitotic Sister Chromatid Segregation (GO:0000070)	1/120	6.407049e-02	8.154426e-02	0	0	1.669748e+01	4.588085e+01	LSM14A
GO_Biological_Process_2025	Regulation of Anatomical Structure Morphogenesis (GO:0022603)	1/127	6.769010e-02	8.425465e-02	0	0	1.576429e+01	4.245031e+01	KRT1
GO_Biological_Process_2025	Golgi Organization (GO:0007030)	1/128	6.820614e-02	8.425465e-02	0	0	1.563937e+01	4.199516e+01	GORASP1
GO_Biological_Process_2025	Fatty Acid Metabolic Process (GO:0006631)	1/130	6.923746e-02	8.428908e-02	0	0	1.539535e+01	4.110886e+01	ACAD9
GO_Biological_Process_2025	Protein Localization to Plasma Membrane (GO:0072659)	1/132	7.026773e-02	8.432128e-02	0	0	1.515878e+01	4.025327e+01	GORASP1
GO_Biological_Process_2025	Membraneless Organelle Assembly (GO:0140694)	1/139	7.386554e-02	8.677489e-02	0	0	1.438478e+01	3.747968e+01	LSM14A
GO_Biological_Process_2025	Intracellular Calcium Ion Homeostasis (GO:0006874)	1/140	7.437848e-02	8.677489e-02	0	0	1.428058e+01	3.710934e+01	CASQ2
GO_Biological_Process_2025	Negative Regulation of Protein Metabolic Process (GO:0051248)	1/146	7.745069e-02	8.912134e-02	0	0	1.368552e+01	3.500911e+01	LSM14A
GO_Biological_Process_2025	Skeletal System Development (GO:0001501)	1/160	8.458315e-02	9.601331e-02	0	0	1.247170e+01	3.080535e+01	ANKH
GO_Biological_Process_2025	Endomembrane System Organization (GO:0010256)	1/196	1.026942e-01	1.150175e-01	0	0	1.015077e+01	2.310315e+01	GORASP1
GO_Biological_Process_2025	Regulation of Translation (GO:0006417)	1/201	1.051837e-01	1.162557e-01	0	0	9.894500e+00	2.228288e+01	LSM14A
GO_Biological_Process_2025	Intracellular Monoatomic Cation Homeostasis (GO:0030003)	1/210	1.096490e-01	1.186165e-01	0	0	9.464115e+00	2.092015e+01	CASQ2
GO_Biological_Process_2025	Regulation of Angiogenesis (GO:0045765)	1/211	1.101439e-01	1.186165e-01	0	0	9.418571e+00	2.077707e+01	KRT1
GO_Biological_Process_2025	Protein-Containing Complex Assembly (GO:0065003)	1/323	1.640152e-01	1.743959e-01	0	0	6.107764e+00	1.104159e+01	CASQ2
GO_Biological_Process_2025	Supramolecular Fiber Organization (GO:0097435)	1/339	1.714642e-01	1.800374e-01	0	0	5.813905e+00	1.025213e+01	KRT1
GO_Biological_Process_2025	Negative Regulation of Gene Expression (GO:0010629)	1/364	1.829825e-01	1.897596e-01	0	0	5.406612e+00	9.182399e+00	LSM14A
GO_Biological_Process_2025	Gene Expression (GO:0010467)	1/381	1.907316e-01	1.953835e-01	0	0	5.160263e+00	8.549980e+00	THOC5
GO_Biological_Process_2025	Organelle Organization (GO:0006996)	1/437	2.157878e-01	2.183876e-01	0	0	4.484633e+00	6.877005e+00	GORASP1
GO_Biological_Process_2025	Protein Modification Process (GO:0036211)	1/545	2.621290e-01	2.621290e-01	0	0	3.574449e+00	4.785895e+00	KRT1
