## Supplementary material for "Fatty Acid β-oxidation and Ferroptosis Define a Survival-Productivity Trade Off in CHO fed-Batch Bioreactors": GO_Biological_Process_2025.Mouse.enrichr.reports.txt

Gene_set	Term	Overlap	P-value	Adjusted P-value	Old P-value	Old Adjusted P-value	Odds Ratio	Combined Score	Genes
GO_Biological_Process_2025	Peptidyl-Lysine Hydroxylation (GO:0017185)	2/7	1.602207e-05	2.531487e-03	0	0	4.994250e+02	5.514423e+03	VIPAS39;P3H3
GO_Biological_Process_2025	Protein Hydroxylation (GO:0018126)	2/12	5.022153e-05	3.967501e-03	0	0	2.496500e+02	2.471302e+03	VIPAS39;P3H3
GO_Biological_Process_2025	Peptidyl-Lysine Modification (GO:0018205)	2/85	2.612975e-03	5.741856e-02	0	0	2.996837e+01	1.782299e+02	VIPAS39;P3H3
GO_Biological_Process_2025	Regulation of T-Circle Formation (GO:1904429)	1/5	4.492293e-03	5.741856e-02	0	0	2.937941e+02	1.588072e+03	TERF2
GO_Biological_Process_2025	Valine Metabolic Process (GO:0006573)	1/5	4.492293e-03	5.741856e-02	0	0	2.937941e+02	1.588072e+03	HIBADH
GO_Biological_Process_2025	Protection From Non-Homologous End Joining at Telomere (GO:0031848)	1/5	4.492293e-03	5.741856e-02	0	0	2.937941e+02	1.588072e+03	TERF2
GO_Biological_Process_2025	Response to Cocaine (GO:0042220)	1/5	4.492293e-03	5.741856e-02	0	0	2.937941e+02	1.588072e+03	TGM2
GO_Biological_Process_2025	Negative Regulation of Telomere Capping (GO:1904354)	1/6	5.388466e-03	5.741856e-02	0	0	2.350235e+02	1.227644e+03	TERF2
GO_Biological_Process_2025	Positive Regulation of Mitochondrial Calcium Ion Concentration (GO:0051561)	1/6	5.388466e-03	5.741856e-02	0	0	2.350235e+02	1.227644e+03	TGM2
GO_Biological_Process_2025	Negative Regulation of Chromosome Organization (GO:2001251)	1/7	6.283878e-03	5.741856e-02	0	0	1.958431e+02	9.928793e+02	TERF2
GO_Biological_Process_2025	Oligosaccharide Catabolic Process (GO:0009313)	1/7	6.283878e-03	5.741856e-02	0	0	1.958431e+02	9.928793e+02	MAN2C1
GO_Biological_Process_2025	Telomeric D-loop Disassembly (GO:0061820)	1/7	6.283878e-03	5.741856e-02	0	0	1.958431e+02	9.928793e+02	TERF2
GO_Biological_Process_2025	Regulation of Apoptotic Cell Clearance (GO:2000425)	1/7	6.283878e-03	5.741856e-02	0	0	1.958431e+02	9.928793e+02	TGM2
GO_Biological_Process_2025	Cellular Response to Monoamine Stimulus (GO:0071868)	1/7	6.283878e-03	5.741856e-02	0	0	1.958431e+02	9.928793e+02	TGM2
GO_Biological_Process_2025	Sensory Organ Morphogenesis (GO:0090596)	1/8	7.178529e-03	5.741856e-02	0	0	1.678571e+02	8.286538e+02	COL5A2
GO_Biological_Process_2025	Telomeric Loop Disassembly (GO:0090657)	1/9	8.072419e-03	5.741856e-02	0	0	1.468676e+02	7.077996e+02	TERF2
GO_Biological_Process_2025	Collagen Biosynthetic Process (GO:0032964)	1/9	8.072419e-03	5.741856e-02	0	0	1.468676e+02	7.077996e+02	P3H3
GO_Biological_Process_2025	Commissural Neuron Axon Guidance (GO:0071679)	1/9	8.072419e-03	5.741856e-02	0	0	1.468676e+02	7.077996e+02	NCAM1
GO_Biological_Process_2025	Regulation of Telomere Capping (GO:1904353)	1/10	8.965550e-03	5.741856e-02	0	0	1.305425e+02	6.154250e+02	TERF2
GO_Biological_Process_2025	Dopamine Transport (GO:0015872)	1/10	8.965550e-03	5.741856e-02	0	0	1.305425e+02	6.154250e+02	TGM2
GO_Biological_Process_2025	Positive Regulation of Nitric-Oxide Synthase Activity (GO:0051000)	1/10	8.965550e-03	5.741856e-02	0	0	1.305425e+02	6.154250e+02	TERF2
GO_Biological_Process_2025	Macroautophagy (GO:0016236)	2/162	9.162295e-03	5.741856e-02	0	0	1.548594e+01	7.267022e+01	VIPAS39;SNX7
GO_Biological_Process_2025	Phagosome-Lysosome Fusion (GO:0090385)	1/11	9.857922e-03	5.741856e-02	0	0	1.174824e+02	5.427074e+02	VIPAS39
GO_Biological_Process_2025	Tricarboxylic Acid Metabolic Process (GO:0072350)	1/11	9.857922e-03	5.741856e-02	0	0	1.174824e+02	5.427074e+02	IDH3G
GO_Biological_Process_2025	Signal Release (GO:0023061)	1/12	1.074953e-02	5.741856e-02	0	0	1.067968e+02	4.840984e+02	TGM2
GO_Biological_Process_2025	Cellular Response to Catecholamine Stimulus (GO:0071870)	1/12	1.074953e-02	5.741856e-02	0	0	1.067968e+02	4.840984e+02	TGM2
GO_Biological_Process_2025	Cellular Response to Dopamine (GO:1903351)	1/12	1.074953e-02	5.741856e-02	0	0	1.067968e+02	4.840984e+02	TGM2
GO_Biological_Process_2025	Regulation of Cell Fate Commitment (GO:0010453)	1/13	1.164039e-02	5.741856e-02	0	0	9.789216e+01	4.359406e+02	GATAD2A
GO_Biological_Process_2025	Telomere Capping (GO:0016233)	1/14	1.253049e-02	5.741856e-02	0	0	9.035747e+01	3.957287e+02	TERF2
GO_Biological_Process_2025	Telomere Maintenance in Response to DNA Damage (GO:0043247)	1/14	1.253049e-02	5.741856e-02	0	0	9.035747e+01	3.957287e+02	TERF2
GO_Biological_Process_2025	Protein Localization to Chromosome, Telomeric Region (GO:0070198)	1/14	1.253049e-02	5.741856e-02	0	0	9.035747e+01	3.957287e+02	TERF2
GO_Biological_Process_2025	Phagolysosome Assembly (GO:0001845)	1/14	1.253049e-02	5.741856e-02	0	0	9.035747e+01	3.957287e+02	VIPAS39
GO_Biological_Process_2025	Spliceosomal tri-snRNP Complex Assembly (GO:0000244)	1/14	1.253049e-02	5.741856e-02	0	0	9.035747e+01	3.957287e+02	CD2BP2
GO_Biological_Process_2025	Regulation of Nitric-Oxide Synthase Activity (GO:0050999)	1/15	1.341983e-02	5.741856e-02	0	0	8.389916e+01	3.616911e+02	TERF2
GO_Biological_Process_2025	Regulation of Cell Fate Specification (GO:0042659)	1/15	1.341983e-02	5.741856e-02	0	0	8.389916e+01	3.616911e+02	GATAD2A
GO_Biological_Process_2025	Cellular Response to Alkaloid (GO:0071312)	1/16	1.430841e-02	5.741856e-02	0	0	7.830196e+01	3.325412e+02	TGM2
GO_Biological_Process_2025	Positive Regulation of Autophagosome Assembly (GO:2000786)	1/17	1.519624e-02	5.741856e-02	0	0	7.340441e+01	3.073228e+02	SNX7
GO_Biological_Process_2025	Negative Regulation of Telomere Maintenance (GO:0032205)	1/17	1.519624e-02	5.741856e-02	0	0	7.340441e+01	3.073228e+02	TERF2
GO_Biological_Process_2025	Piecemeal Microautophagy of the Nucleus (GO:0034727)	1/17	1.519624e-02	5.741856e-02	0	0	7.340441e+01	3.073228e+02	SNX7
GO_Biological_Process_2025	Negative Regulation of Cellular Senescence (GO:2000773)	1/17	1.519624e-02	5.741856e-02	0	0	7.340441e+01	3.073228e+02	TERF2
GO_Biological_Process_2025	Positive Regulation of Sprouting Angiogenesis (GO:1903672)	1/18	1.608331e-02	5.741856e-02	0	0	6.908304e+01	2.853111e+02	TGM2
GO_Biological_Process_2025	Regulation of Telomere Maintenance via Telomere Lengthening (GO:1904356)	1/18	1.608331e-02	5.741856e-02	0	0	6.908304e+01	2.853111e+02	TERF2
GO_Biological_Process_2025	NAD Metabolic Process (GO:0019674)	1/18	1.608331e-02	5.741856e-02	0	0	6.908304e+01	2.853111e+02	NADK2
GO_Biological_Process_2025	Branched-Chain Amino Acid Catabolic Process (GO:0009083)	1/18	1.608331e-02	5.741856e-02	0	0	6.908304e+01	2.853111e+02	HIBADH
GO_Biological_Process_2025	Reticulophagy (GO:0061709)	1/19	1.696963e-02	5.741856e-02	0	0	6.524183e+01	2.659472e+02	SNX7
GO_Biological_Process_2025	Mitochondrial Calcium Ion Homeostasis (GO:0051560)	1/19	1.696963e-02	5.741856e-02	0	0	6.524183e+01	2.659472e+02	TGM2
GO_Biological_Process_2025	Microautophagy (GO:0016237)	1/20	1.785520e-02	5.741856e-02	0	0	6.180495e+01	2.487934e+02	SNX7
GO_Biological_Process_2025	Positive Regulation of Monooxygenase Activity (GO:0032770)	1/20	1.785520e-02	5.741856e-02	0	0	6.180495e+01	2.487934e+02	TERF2
GO_Biological_Process_2025	Peptide Cross-Linking (GO:0018149)	1/21	1.874001e-02	5.741856e-02	0	0	5.871176e+01	2.335022e+02	TGM2
GO_Biological_Process_2025	Negative Regulation of Telomere Maintenance via Telomerase (GO:0032211)	1/21	1.874001e-02	5.741856e-02	0	0	5.871176e+01	2.335022e+02	TERF2
GO_Biological_Process_2025	Endoplasmic Reticulum Calcium Ion Homeostasis (GO:0032469)	1/21	1.874001e-02	5.741856e-02	0	0	5.871176e+01	2.335022e+02	TGM2
GO_Biological_Process_2025	Alpha-Amino Acid Catabolic Process (GO:1901606)	1/22	1.962407e-02	5.741856e-02	0	0	5.591317e+01	2.197946e+02	HIBADH
GO_Biological_Process_2025	Positive Regulation of Vacuole Organization (GO:0044090)	1/22	1.962407e-02	5.741856e-02	0	0	5.591317e+01	2.197946e+02	SNX7
GO_Biological_Process_2025	Nucleophagy (GO:0044804)	1/22	1.962407e-02	5.741856e-02	0	0	5.591317e+01	2.197946e+02	SNX7
GO_Biological_Process_2025	Eye Morphogenesis (GO:0048592)	1/23	2.050737e-02	5.891209e-02	0	0	5.336898e+01	2.074437e+02	COL5A2
GO_Biological_Process_2025	Tricarboxylic Acid Cycle (GO:0006099)	1/24	2.138993e-02	5.929137e-02	0	0	5.104604e+01	1.962636e+02	IDH3G
GO_Biological_Process_2025	Apoptotic Cell Clearance (GO:0043277)	1/24	2.138993e-02	5.929137e-02	0	0	5.104604e+01	1.962636e+02	TGM2
GO_Biological_Process_2025	Negative Regulation of DNA Biosynthetic Process (GO:2000279)	1/26	2.315278e-02	6.307137e-02	0	0	4.695765e+01	1.768256e+02	TERF2
GO_Biological_Process_2025	Negative Regulation of Telomere Maintenance via Telomere Lengthening (GO:1904357)	1/28	2.491264e-02	6.560329e-02	0	0	4.347495e+01	1.605260e+02	TERF2
GO_Biological_Process_2025	Regulation of DNA Biosynthetic Process (GO:2000278)	1/28	2.491264e-02	6.560329e-02	0	0	4.347495e+01	1.605260e+02	TERF2
GO_Biological_Process_2025	Positive Regulation of Cell Development (GO:0010720)	1/33	2.929920e-02	7.588972e-02	0	0	3.667279e+01	1.294621e+02	TGM2
GO_Biological_Process_2025	Protein Transport (GO:0015031)	2/308	3.074469e-02	7.759544e-02	0	0	8.037582e+00	2.798716e+01	VIPAS39;SNX7
GO_Biological_Process_2025	Regulation of Cellular Senescence (GO:2000772)	1/35	3.104859e-02	7.759544e-02	0	0	3.451211e+01	1.198330e+02	TERF2
GO_Biological_Process_2025	Negative Regulation of Hydrolase Activity (GO:0051346)	1/36	3.192218e-02	7.759544e-02	0	0	3.352437e+01	1.154732e+02	TERF2
GO_Biological_Process_2025	Negative Regulation of Cell Cycle Process (GO:0010948)	1/36	3.192218e-02	7.759544e-02	0	0	3.352437e+01	1.154732e+02	TERF2
GO_Biological_Process_2025	Spliceosomal snRNP Assembly (GO:0000387)	1/37	3.279501e-02	7.822652e-02	0	0	3.259150e+01	1.113808e+02	CD2BP2
GO_Biological_Process_2025	Regulation of Sprouting Angiogenesis (GO:1903670)	1/38	3.366711e-02	7.822652e-02	0	0	3.170906e+01	1.075328e+02	TGM2
GO_Biological_Process_2025	Purine Nucleotide Metabolic Process (GO:0006163)	1/38	3.366711e-02	7.822652e-02	0	0	3.170906e+01	1.075328e+02	NADK2
GO_Biological_Process_2025	Vacuolar Transport (GO:0007034)	1/39	3.453846e-02	7.908807e-02	0	0	3.087307e+01	1.039089e+02	VIPAS39
GO_Biological_Process_2025	Carbohydrate Catabolic Process (GO:0016052)	1/40	3.540907e-02	7.992334e-02	0	0	3.007994e+01	1.004907e+02	MAN2C1
GO_Biological_Process_2025	Negative Regulation of DNA Metabolic Process (GO:0051053)	1/41	3.627894e-02	8.073342e-02	0	0	2.932647e+01	9.726176e+01	TERF2
GO_Biological_Process_2025	Regulation of Chromosome Organization (GO:0033044)	1/42	3.714807e-02	8.151938e-02	0	0	2.860976e+01	9.420745e+01	TERF2
GO_Biological_Process_2025	Regulation of Telomere Maintenance via Telomerase (GO:0032210)	1/44	3.888411e-02	8.191585e-02	0	0	2.727633e+01	8.857088e+01	TERF2
GO_Biological_Process_2025	Regulation of Autophagosome Assembly (GO:2000785)	1/44	3.888411e-02	8.191585e-02	0	0	2.727633e+01	8.857088e+01	SNX7
GO_Biological_Process_2025	Bone Development (GO:0060348)	1/44	3.888411e-02	8.191585e-02	0	0	2.727633e+01	8.857088e+01	TGM2
GO_Biological_Process_2025	Collagen Fibril Organization (GO:0030199)	1/45	3.975102e-02	8.255864e-02	0	0	2.665508e+01	8.596583e+01	COL5A2
GO_Biological_Process_2025	Positive Regulation of Chromosome Organization (GO:2001252)	1/47	4.148262e-02	8.255864e-02	0	0	2.549361e+01	8.113291e+01	TERF2
GO_Biological_Process_2025	Oligosaccharide Metabolic Process (GO:0009311)	1/48	4.234731e-02	8.255864e-02	0	0	2.494994e+01	7.888797e+01	MAN2C1
GO_Biological_Process_2025	Secondary Alcohol Metabolic Process (GO:1902652)	1/48	4.234731e-02	8.255864e-02	0	0	2.494994e+01	7.888797e+01	IDH3G
GO_Biological_Process_2025	Mitophagy (GO:0000423)	1/48	4.234731e-02	8.255864e-02	0	0	2.494994e+01	7.888797e+01	SNX7
GO_Biological_Process_2025	Protein Localization to Chromosome (GO:0034502)	1/49	4.321127e-02	8.255864e-02	0	0	2.442892e+01	7.674722e+01	TERF2
GO_Biological_Process_2025	Regulation of Stem Cell Differentiation (GO:2000736)	1/49	4.321127e-02	8.255864e-02	0	0	2.442892e+01	7.674722e+01	GATAD2A
GO_Biological_Process_2025	Epithelial to Mesenchymal Transition (GO:0001837)	1/51	4.493698e-02	8.255864e-02	0	0	2.344941e+01	7.275166e+01	NCAM1
GO_Biological_Process_2025	Autophagosome Maturation (GO:0097352)	1/51	4.493698e-02	8.255864e-02	0	0	2.344941e+01	7.275166e+01	VIPAS39
GO_Biological_Process_2025	Positive Regulation of Nervous System Development (GO:0051962)	1/51	4.493698e-02	8.255864e-02	0	0	2.344941e+01	7.275166e+01	TGM2
GO_Biological_Process_2025	Nicotinamide Nucleotide Metabolic Process (GO:0046496)	1/51	4.493698e-02	8.255864e-02	0	0	2.344941e+01	7.275166e+01	NADK2
GO_Biological_Process_2025	Regulation of Telomere Maintenance (GO:0032204)	1/52	4.579873e-02	8.317471e-02	0	0	2.298847e+01	7.088491e+01	TERF2
GO_Biological_Process_2025	Positive Regulation of Small GTPase Mediated Signal Transduction (GO:0051057)	1/53	4.665975e-02	8.377546e-02	0	0	2.254525e+01	6.909833e+01	TGM2
GO_Biological_Process_2025	Positive Regulation of Telomere Maintenance (GO:0032206)	1/55	4.837959e-02	8.588735e-02	0	0	2.170806e+01	6.574671e+01	TERF2
GO_Biological_Process_2025	Eye Development (GO:0001654)	1/58	5.095384e-02	8.846931e-02	0	0	2.056244e+01	6.121098e+01	COL5A2
GO_Biological_Process_2025	Mesenchymal Cell Differentiation (GO:0048762)	1/58	5.095384e-02	8.846931e-02	0	0	2.056244e+01	6.121098e+01	NCAM1
GO_Biological_Process_2025	Telomere Organization (GO:0032200)	1/61	5.352153e-02	9.092904e-02	0	0	1.953137e+01	5.718144e+01	TERF2
GO_Biological_Process_2025	Autophagy of Mitochondrion (GO:0000422)	1/61	5.352153e-02	9.092904e-02	0	0	1.953137e+01	5.718144e+01	SNX7
GO_Biological_Process_2025	Regulation of Phagocytosis (GO:0050764)	1/62	5.437596e-02	9.139789e-02	0	0	1.921022e+01	5.593696e+01	TGM2
GO_Biological_Process_2025	Positive Regulation of Neurogenesis (GO:0050769)	1/64	5.608264e-02	9.222479e-02	0	0	1.859851e+01	5.358097e+01	TGM2
GO_Biological_Process_2025	Endocytic Recycling (GO:0032456)	1/64	5.608264e-02	9.222479e-02	0	0	1.859851e+01	5.358097e+01	SNX7
GO_Biological_Process_2025	Positive Regulation of Organelle Assembly (GO:1902117)	1/65	5.693490e-02	9.222479e-02	0	0	1.830699e+01	5.246502e+01	SNX7
GO_Biological_Process_2025	Regulation of Neurogenesis (GO:0050767)	1/66	5.778642e-02	9.222479e-02	0	0	1.802443e+01	5.138769e+01	TGM2
GO_Biological_Process_2025	Protein-Containing Complex Disassembly (GO:0032984)	1/66	5.778642e-02	9.222479e-02	0	0	1.802443e+01	5.138769e+01	VIPAS39
GO_Biological_Process_2025	Skin Development (GO:0043588)	1/69	6.033664e-02	9.533189e-02	0	0	1.722664e+01	4.836924e+01	COL5A2
GO_Biological_Process_2025	Phagocytosis (GO:0006909)	1/71	6.203316e-02	9.704197e-02	0	0	1.673277e+01	4.651855e+01	TGM2
GO_Biological_Process_2025	Telomere Maintenance (GO:0000723)	1/72	6.288034e-02	9.740287e-02	0	0	1.649627e+01	4.563730e+01	TERF2
GO_Biological_Process_2025	Positive Regulation of Macroautophagy (GO:0016239)	1/78	6.794823e-02	1.042313e-01	0	0	1.520626e+01	4.088978e+01	SNX7
GO_Biological_Process_2025	Negative Regulation of Cellular Component Organization (GO:0051129)	1/80	6.963177e-02	1.057867e-01	0	0	1.481981e+01	3.948788e+01	TERF2
GO_Biological_Process_2025	Aerobic Respiration (GO:0009060)	1/81	7.047247e-02	1.060443e-01	0	0	1.463382e+01	3.881670e+01	IDH3G
GO_Biological_Process_2025	Carbohydrate Metabolic Process (GO:0005975)	1/85	7.382807e-02	1.100456e-01	0	0	1.393417e+01	3.631268e+01	IDH3G
GO_Biological_Process_2025	Positive Regulation of Cell Adhesion (GO:0045785)	1/92	7.967286e-02	1.176478e-01	0	0	1.285779e+01	3.252797e+01	TGM2
GO_Biological_Process_2025	Negative Regulation of Cellular Process (GO:0048523)	2/531	8.137415e-02	1.190474e-01	0	0	4.596645e+00	1.153159e+01	P3H3;TERF2
GO_Biological_Process_2025	Positive Regulation of Hydrolase Activity (GO:0051345)	1/98	8.465493e-02	1.227108e-01	0	0	1.205882e+01	2.977531e+01	TGM2
GO_Biological_Process_2025	Phospholipase C-activating G Protein-Coupled Receptor Signaling Pathway (GO:0007200)	1/102	8.796215e-02	1.263456e-01	0	0	1.157892e+01	2.814659e+01	TGM2
GO_Biological_Process_2025	Positive Regulation of DNA Metabolic Process (GO:0051054)	1/108	9.290183e-02	1.321686e-01	0	0	1.092633e+01	2.596328e+01	TERF2
GO_Biological_Process_2025	External Encapsulating Structure Organization (GO:0045229)	1/111	9.536219e-02	1.321686e-01	0	0	1.062674e+01	2.497361e+01	COL5A2
GO_Biological_Process_2025	Extracellular Structure Organization (GO:0043062)	1/111	9.536219e-02	1.321686e-01	0	0	1.062674e+01	2.497361e+01	COL5A2
GO_Biological_Process_2025	Positive Regulation of GTPase Activity (GO:0043547)	1/111	9.536219e-02	1.321686e-01	0	0	1.062674e+01	2.497361e+01	TGM2
GO_Biological_Process_2025	Protein Complex Oligomerization (GO:0051259)	1/116	9.944878e-02	1.354561e-01	0	0	1.016215e+01	2.345538e+01	TGM2
GO_Biological_Process_2025	Regulation of DNA Metabolic Process (GO:0051052)	1/116	9.944878e-02	1.354561e-01	0	0	1.016215e+01	2.345538e+01	TERF2
GO_Biological_Process_2025	Positive Regulation of Angiogenesis (GO:0045766)	1/126	1.075697e-01	1.452651e-01	0	0	9.344471e+00	2.083458e+01	TGM2
GO_Biological_Process_2025	Regulation of GTPase Activity (GO:0043087)	1/134	1.140166e-01	1.526663e-01	0	0	8.778859e+00	1.906251e+01	TGM2
GO_Biological_Process_2025	Regulation of Cell Adhesion (GO:0030155)	1/142	1.204195e-01	1.596021e-01	0	0	8.277430e+00	1.752145e+01	TGM2
GO_Biological_Process_2025	Protein Homooligomerization (GO:0051260)	1/143	1.212168e-01	1.596021e-01	0	0	8.218724e+00	1.734294e+01	TGM2
GO_Biological_Process_2025	Axon Guidance (GO:0007411)	1/152	1.283617e-01	1.676128e-01	0	0	7.725360e+00	1.585942e+01	NCAM1
GO_Biological_Process_2025	Regulation of Small GTPase Mediated Signal Transduction (GO:0051056)	1/157	1.323073e-01	1.713488e-01	0	0	7.475867e+00	1.512090e+01	TGM2
GO_Biological_Process_2025	Skeletal System Development (GO:0001501)	1/160	1.346666e-01	1.729864e-01	0	0	7.333703e+00	1.470373e+01	TGM2
GO_Biological_Process_2025	Nitrogen Compound Transport (GO:0071705)	1/172	1.440433e-01	1.835390e-01	0	0	6.814929e+00	1.320489e+01	SNX7
GO_Biological_Process_2025	Extracellular Matrix Organization (GO:0030198)	1/182	1.517838e-01	1.918547e-01	0	0	6.435164e+00	1.213220e+01	COL5A2
GO_Biological_Process_2025	Macromolecule Biosynthetic Process (GO:0009059)	1/189	1.571627e-01	1.970771e-01	0	0	6.193367e+00	1.146066e+01	TGM2
GO_Biological_Process_2025	Regulation of Programmed Cell Death (GO:0043067)	1/195	1.617476e-01	2.012293e-01	0	0	6.000000e+00	1.093031e+01	TGM2
GO_Biological_Process_2025	Regulation of Cell Differentiation (GO:0045595)	1/201	1.663090e-01	2.046246e-01	0	0	5.818235e+00	1.043738e+01	GATAD2A
GO_Biological_Process_2025	Negative Regulation of Macromolecule Biosynthetic Process (GO:0010558)	1/202	1.670669e-01	2.046246e-01	0	0	5.788996e+00	1.035860e+01	TERF2
GO_Biological_Process_2025	Regulation of Signal Transduction (GO:0009966)	1/211	1.738591e-01	2.113057e-01	0	0	5.538375e+00	9.689443e+00	NCAM1
GO_Biological_Process_2025	Negative Regulation of Cell Differentiation (GO:0045596)	1/220	1.805990e-01	2.178217e-01	0	0	5.308353e+00	9.085121e+00	COL5A2
GO_Biological_Process_2025	Positive Regulation of Programmed Cell Death (GO:0043068)	1/248	2.012370e-01	2.408746e-01	0	0	4.699929e+00	7.535264e+00	TGM2
GO_Biological_Process_2025	Chromatin Remodeling (GO:0006338)	1/262	2.113709e-01	2.511023e-01	0	0	4.444670e+00	6.907643e+00	GATAD2A
GO_Biological_Process_2025	DNA Metabolic Process (GO:0006259)	1/302	2.396601e-01	2.825843e-01	0	0	3.846199e+00	5.494424e+00	TERF2
GO_Biological_Process_2025	Positive Regulation of Apoptotic Process (GO:0043065)	1/313	2.472700e-01	2.893975e-01	0	0	3.708522e+00	5.181823e+00	TGM2
GO_Biological_Process_2025	Chromatin Organization (GO:0006325)	1/323	2.541256e-01	2.952341e-01	0	0	3.591524e+00	4.920124e+00	GATAD2A
GO_Biological_Process_2025	Intracellular Protein Transport (GO:0006886)	1/326	2.561707e-01	2.954378e-01	0	0	3.557828e+00	4.845446e+00	VIPAS39
GO_Biological_Process_2025	Supramolecular Fiber Organization (GO:0097435)	1/339	2.649720e-01	3.033737e-01	0	0	3.418726e+00	4.540517e+00	COL5A2
GO_Biological_Process_2025	Positive Regulation of Macromolecule Biosynthetic Process (GO:0010557)	1/355	2.756693e-01	3.133507e-01	0	0	3.261549e+00	4.202679e+00	TERF2
GO_Biological_Process_2025	Negative Regulation of Gene Expression (GO:0010629)	1/364	2.816218e-01	3.178303e-01	0	0	3.179225e+00	4.028684e+00	TERF2
GO_Biological_Process_2025	Protein Localization (GO:0008104)	1/371	2.862195e-01	3.207282e-01	0	0	3.117965e+00	3.900563e+00	VIPAS39
GO_Biological_Process_2025	Negative Regulation of Cell Population Proliferation (GO:0008285)	1/379	2.914400e-01	3.233343e-01	0	0	3.050731e+00	3.761312e+00	P3H3
GO_Biological_Process_2025	Gene Expression (GO:0010467)	1/381	2.927394e-01	3.233343e-01	0	0	3.034365e+00	3.727634e+00	TGM2
GO_Biological_Process_2025	Cellular Response to Oxygen-Containing Compound (GO:1901701)	1/384	2.946844e-01	3.233343e-01	0	0	3.010137e+00	3.677936e+00	TGM2
GO_Biological_Process_2025	Positive Regulation of Gene Expression (GO:0010628)	1/436	3.276056e-01	3.569771e-01	0	0	2.643272e+00	2.949747e+00	TERF2
GO_Biological_Process_2025	Negative Regulation of RNA Biosynthetic Process (GO:1902679)	1/470	3.483404e-01	3.769711e-01	0	0	2.447385e+00	2.580951e+00	GATAD2A
GO_Biological_Process_2025	Protein Modification Process (GO:0036211)	1/545	3.919636e-01	4.212942e-01	0	0	2.101860e+00	1.968573e+00	TGM2
GO_Biological_Process_2025	Positive Regulation of RNA Biosynthetic Process (GO:1902680)	1/555	3.975671e-01	4.244298e-01	0	0	2.062858e+00	1.902763e+00	GATAD2A
GO_Biological_Process_2025	Positive Regulation of Cellular Process (GO:0048522)	1/622	4.338716e-01	4.600786e-01	0	0	1.833949e+00	1.531360e+00	TGM2
GO_Biological_Process_2025	Positive Regulation of Intracellular Signal Transduction (GO:1902533)	1/652	4.494485e-01	4.734191e-01	0	0	1.746724e+00	1.396915e+00	TGM2
GO_Biological_Process_2025	Regulation of Apoptotic Process (GO:0042981)	1/704	4.754939e-01	4.975366e-01	0	0	1.613170e+00	1.199233e+00	TGM2
GO_Biological_Process_2025	Negative Regulation of Transcription by RNA Polymerase II (GO:0000122)	1/732	4.890319e-01	5.083357e-01	0	0	1.549127e+00	1.108133e+00	GATAD2A
GO_Biological_Process_2025	Regulation of Cell Population Proliferation (GO:0042127)	1/769	5.064157e-01	5.229652e-01	0	0	1.471661e+00	1.001314e+00	P3H3
GO_Biological_Process_2025	Negative Regulation of DNA-templated Transcription (GO:0045892)	1/1006	6.051968e-01	6.209162e-01	0	0	1.110740e+00	5.578156e-01	GATAD2A
GO_Biological_Process_2025	Regulation of Gene Expression (GO:0010468)	1/1127	6.481160e-01	6.606602e-01	0	0	9.850590e-01	4.272059e-01	TERF2
GO_Biological_Process_2025	Positive Regulation of DNA-templated Transcription (GO:0045893)	1/1274	6.943352e-01	7.032369e-01	0	0	8.645164e-01	3.153760e-01	GATAD2A
GO_Biological_Process_2025	Regulation of DNA-templated Transcription (GO:0006355)	1/2139	8.695723e-01	8.751110e-01	0	0	4.909481e-01	6.861187e-02	GATAD2A
GO_Biological_Process_2025	Regulation of Transcription by RNA Polymerase II (GO:0006357)	1/2250	8.834228e-01	8.834228e-01	0	0	4.638140e-01	5.749040e-02	GATAD2A
