## Supplementary material for "Fatty Acid β-oxidation and Ferroptosis Define a Survival-Productivity Trade Off in CHO fed-Batch Bioreactors": GO_Biological_Process_2025.Mouse.enrichr.reports.txt

Gene_set	Term	Overlap	P-value	Adjusted P-value	Old P-value	Old Adjusted P-value	Odds Ratio	Combined Score	Genes
GO_Biological_Process_2025	Coumarin Metabolic Process (GO:0009804)	1/5	1.748917e-03	3.113780e-02	0	0	8.328750e+02	5.287722e+03	UGT1A7
GO_Biological_Process_2025	Phenylpropanoid Metabolic Process (GO:0009698)	1/5	1.748917e-03	3.113780e-02	0	0	8.328750e+02	5.287722e+03	UGT1A7
GO_Biological_Process_2025	Regulation of MHC Class I Biosynthetic Process (GO:0045343)	1/6	2.098387e-03	3.113780e-02	0	0	6.662667e+02	4.108591e+03	NLRC5
GO_Biological_Process_2025	Oligosaccharide Catabolic Process (GO:0009313)	1/7	2.447753e-03	3.113780e-02	0	0	5.551944e+02	3.338154e+03	MAN2C1
GO_Biological_Process_2025	Positive Regulation of Immune Response to Tumor Cell (GO:0002839)	1/8	2.797015e-03	3.113780e-02	0	0	4.758571e+02	2.797661e+03	GSDME
GO_Biological_Process_2025	Regulation of Type II Interferon-Mediated Signaling Pathway (GO:0060334)	1/12	4.193015e-03	3.113780e-02	0	0	3.027576e+02	1.657396e+03	NLRC5
GO_Biological_Process_2025	Regulation of Transferase Activity (GO:0051338)	1/12	4.193015e-03	3.113780e-02	0	0	3.027576e+02	1.657396e+03	NLRC5
GO_Biological_Process_2025	Regulation of ERBB Signaling Pathway (GO:1901184)	1/13	4.541754e-03	3.113780e-02	0	0	2.775139e+02	1.497033e+03	MVB12B
GO_Biological_Process_2025	Positive Regulation of Type I Interferon-Mediated Signaling Pathway (GO:0060340)	1/14	4.890388e-03	3.113780e-02	0	0	2.561538e+02	1.362862e+03	NLRC5
GO_Biological_Process_2025	Prot Transport to Vacuole Inv in Ub-dep Prot Cat Proc via Multivsiclr Bdy Sorting Pway (GO:0043328)	1/15	5.238917e-03	3.113780e-02	0	0	2.378452e+02	1.249078e+03	MVB12B
GO_Biological_Process_2025	Negative Regulation of Type I Interferon-Mediated Signaling Pathway (GO:0060339)	1/19	6.631989e-03	3.113780e-02	0	0	1.849537e+02	9.277001e+02	NLRC5
GO_Biological_Process_2025	Regulation of Fatty Acid Metabolic Process (GO:0019217)	1/20	6.979996e-03	3.113780e-02	0	0	1.752105e+02	8.698689e+02	UGT1A7
GO_Biological_Process_2025	Establishment of Protein Localization to Vacuole (GO:0072666)	1/22	7.675696e-03	3.113780e-02	0	0	1.585079e+02	7.718855e+02	MVB12B
GO_Biological_Process_2025	Hepaticobiliary System Development (GO:0061008)	1/23	8.023390e-03	3.113780e-02	0	0	1.512955e+02	7.300602e+02	UGT1A7
GO_Biological_Process_2025	Xenobiotic Catabolic Process (GO:0042178)	1/23	8.023390e-03	3.113780e-02	0	0	1.512955e+02	7.300602e+02	UGT1A7
GO_Biological_Process_2025	Retinoic Acid Metabolic Process (GO:0042573)	1/25	8.718464e-03	3.113780e-02	0	0	1.386736e+02	6.576336e+02	UGT1A7
GO_Biological_Process_2025	Late Endosome to Vacuole Transport via Multivesicular Body Sorting Pathway (GO:0032511)	1/25	8.718464e-03	3.113780e-02	0	0	1.386736e+02	6.576336e+02	MVB12B
GO_Biological_Process_2025	Negative Regulation of Fatty Acid Metabolic Process (GO:0045922)	1/26	9.065844e-03	3.113780e-02	0	0	1.331200e+02	6.260955e+02	UGT1A7
GO_Biological_Process_2025	Regulation of Kinase Activity (GO:0043549)	1/27	9.413121e-03	3.113780e-02	0	0	1.279936e+02	5.971734e+02	NLRC5
GO_Biological_Process_2025	Multivesicular Body Assembly (GO:0036258)	1/30	1.045432e-02	3.113780e-02	0	0	1.147356e+02	5.232793e+02	MVB12B
GO_Biological_Process_2025	Pyroptotic Inflammatory Response (GO:0070269)	1/30	1.045432e-02	3.113780e-02	0	0	1.147356e+02	5.232793e+02	GSDME
GO_Biological_Process_2025	Multivesicular Body Organization (GO:0036257)	1/31	1.080118e-02	3.113780e-02	0	0	1.109056e+02	5.021914e+02	MVB12B
GO_Biological_Process_2025	Estrogen Metabolic Process (GO:0008210)	1/31	1.080118e-02	3.113780e-02	0	0	1.109056e+02	5.021914e+02	UGT1A7
GO_Biological_Process_2025	Negative Regulation of Lipid Metabolic Process (GO:0045833)	1/33	1.149459e-02	3.113780e-02	0	0	1.039635e+02	4.642886e+02	UGT1A7
GO_Biological_Process_2025	Ub-dep Prot Cat Proc via Multivsiclr Bdy Sorting Pway (GO:0043162)	1/33	1.149459e-02	3.113780e-02	0	0	1.039635e+02	4.642886e+02	MVB12B
GO_Biological_Process_2025	Negative Regulation of Small Molecule Metabolic Process (GO:0062014)	1/34	1.184114e-02	3.113780e-02	0	0	1.008081e+02	4.472024e+02	UGT1A7
GO_Biological_Process_2025	Liver Development (GO:0001889)	1/34	1.184114e-02	3.113780e-02	0	0	1.008081e+02	4.472024e+02	UGT1A7
GO_Biological_Process_2025	Regulation of Type I Interferon-Mediated Signaling Pathway (GO:0060338)	1/36	1.253392e-02	3.178243e-02	0	0	9.503810e+01	4.162019e+02	NLRC5
GO_Biological_Process_2025	Positive Regulation of Intrinsic Apoptotic Signaling Pathway (GO:2001244)	1/39	1.357231e-02	3.293981e-02	0	0	8.752193e+01	3.763201e+02	GSDME
GO_Biological_Process_2025	Carbohydrate Catabolic Process (GO:0016052)	1/40	1.391823e-02	3.293981e-02	0	0	8.527350e+01	3.645063e+02	MAN2C1
GO_Biological_Process_2025	Membrane Fission (GO:0090148)	1/42	1.460976e-02	3.346107e-02	0	0	8.110569e+01	3.427579e+02	MVB12B
GO_Biological_Process_2025	Regulation of Intrinsic Apoptotic Signaling Pathway (GO:2001242)	1/46	1.599158e-02	3.384036e-02	0	0	7.388148e+01	3.055511e+02	GSDME
GO_Biological_Process_2025	Positive Regulation of Cytokine-Mediated Signaling Pathway (GO:0001961)	1/47	1.633678e-02	3.384036e-02	0	0	7.227174e+01	2.973502e+02	NLRC5
GO_Biological_Process_2025	Oligosaccharide Metabolic Process (GO:0009311)	1/48	1.668187e-02	3.384036e-02	0	0	7.073050e+01	2.895305e+02	MAN2C1
GO_Biological_Process_2025	Positive Regulation of Innate Immune Response (GO:0045089)	1/48	1.668187e-02	3.384036e-02	0	0	7.073050e+01	2.895305e+02	NLRC5
GO_Biological_Process_2025	Regulation of Epidermal Growth Factor Receptor Signaling Pathway (GO:0042058)	1/51	1.771652e-02	3.494092e-02	0	0	6.647667e+01	2.681175e+02	MVB12B
GO_Biological_Process_2025	Negative Regulation of Innate Immune Response (GO:0045824)	1/57	1.978303e-02	3.796203e-02	0	0	5.933631e+01	2.327722e+02	NLRC5
GO_Biological_Process_2025	Retinoid Metabolic Process (GO:0001523)	1/64	2.218924e-02	3.901982e-02	0	0	5.272487e+01	2.007841e+02	UGT1A7
GO_Biological_Process_2025	Regulation of Phosphorylation (GO:0042325)	1/65	2.253257e-02	3.901982e-02	0	0	5.189844e+01	1.968401e+02	NLRC5
GO_Biological_Process_2025	Cellular Response to Virus (GO:0098586)	1/65	2.253257e-02	3.901982e-02	0	0	5.189844e+01	1.968401e+02	GSDME
GO_Biological_Process_2025	Negative Regulation of NF-kappaB Transcription Factor Activity (GO:0032088)	1/65	2.253257e-02	3.901982e-02	0	0	5.189844e+01	1.968401e+02	NLRC5
GO_Biological_Process_2025	Negative Regulation of Cytokine-Mediated Signaling Pathway (GO:0001960)	1/67	2.321892e-02	3.925104e-02	0	0	5.032071e+01	1.893461e+02	NLRC5
GO_Biological_Process_2025	Positive Regulation of Apoptotic Signaling Pathway (GO:2001235)	1/70	2.424768e-02	4.003686e-02	0	0	4.812560e+01	1.790000e+02	GSDME
GO_Biological_Process_2025	Gland Development (GO:0048732)	1/75	2.596020e-02	4.189033e-02	0	0	4.486261e+01	1.638019e+02	UGT1A7
GO_Biological_Process_2025	Response to Tumor Necrosis Factor (GO:0034612)	1/80	2.767015e-02	4.365735e-02	0	0	4.201266e+01	1.507163e+02	GSDME
GO_Biological_Process_2025	Cellular Response to Tumor Necrosis Factor (GO:0071356)	1/87	3.005976e-02	4.639659e-02	0	0	3.857946e+01	1.352043e+02	GSDME
GO_Biological_Process_2025	Sensory Perception of Mechanical Stimulus (GO:0050954)	1/92	3.176354e-02	4.798322e-02	0	0	3.645055e+01	1.257338e+02	GSDME
GO_Biological_Process_2025	Positive Regulation of Immune Response (GO:0050778)	1/95	3.278457e-02	4.799703e-02	0	0	3.528191e+01	1.205864e+02	GSDME
GO_Biological_Process_2025	Sensory Perception of Sound (GO:0007605)	1/96	3.312471e-02	4.799703e-02	0	0	3.490877e+01	1.189508e+02	GSDME
GO_Biological_Process_2025	Steroid Metabolic Process (GO:0008202)	1/106	3.652048e-02	5.185908e-02	0	0	3.156825e+01	1.044872e+02	UGT1A7
GO_Biological_Process_2025	Negative Regulation of DNA-binding Transcription Factor Activity (GO:0043433)	1/122	4.193244e-02	5.837654e-02	0	0	2.737190e+01	8.681533e+01	NLRC5
GO_Biological_Process_2025	Monocarboxylic Acid Metabolic Process (GO:0032787)	1/127	4.361833e-02	5.955579e-02	0	0	2.627910e+01	8.231344e+01	UGT1A7
GO_Biological_Process_2025	Fatty Acid Metabolic Process (GO:0006631)	1/130	4.462864e-02	5.978554e-02	0	0	2.566408e+01	7.979937e+01	UGT1A7
GO_Biological_Process_2025	Membrane Organization (GO:0061024)	1/173	5.900955e-02	7.758663e-02	0	0	1.920640e+01	5.435517e+01	MVB12B
GO_Biological_Process_2025	Defense Response to Virus (GO:0051607)	1/198	6.728494e-02	8.685874e-02	0	0	1.674788e+01	4.519951e+01	NLRC5
GO_Biological_Process_2025	Lipid Metabolic Process (GO:0006629)	1/259	8.721556e-02	1.075562e-01	0	0	1.274871e+01	3.109885e+01	UGT1A7
GO_Biological_Process_2025	Regulation of MAPK Cascade (GO:0043408)	1/260	8.753922e-02	1.075562e-01	0	0	1.269884e+01	3.093017e+01	GSDME
GO_Biological_Process_2025	Inflammatory Response (GO:0006954)	1/261	8.786279e-02	1.075562e-01	0	0	1.264936e+01	3.076297e+01	GSDME
GO_Biological_Process_2025	Cellular Response to Cytokine Stimulus (GO:0071345)	1/289	9.688283e-02	1.165878e-01	0	0	1.140336e+01	2.661832e+01	GSDME
GO_Biological_Process_2025	Intracellular Protein Transport (GO:0006886)	1/326	1.086848e-01	1.286104e-01	0	0	1.008615e+01	2.238423e+01	MVB12B
GO_Biological_Process_2025	Organelle Assembly (GO:0070925)	1/346	1.150091e-01	1.338630e-01	0	0	9.491787e+00	2.052831e+01	MVB12B
GO_Biological_Process_2025	Positive Regulation of Macromolecule Biosynthetic Process (GO:0010557)	1/355	1.178424e-01	1.349485e-01	0	0	9.246234e+00	1.977221e+01	NLRC5
GO_Biological_Process_2025	Positive Regulation of MAPK Cascade (GO:0043410)	1/362	1.200407e-01	1.352840e-01	0	0	9.063712e+00	1.921438e+01	GSDME
GO_Biological_Process_2025	Negative Regulation of Cell Population Proliferation (GO:0008285)	1/379	1.253600e-01	1.390712e-01	0	0	8.648589e+00	1.795937e+01	GSDME
GO_Biological_Process_2025	Ubiquitin-Dependent Protein Catabolic Process (GO:0006511)	1/455	1.488045e-01	1.625403e-01	0	0	7.172907e+00	1.366526e+01	MVB12B
GO_Biological_Process_2025	Negative Regulation of Cellular Process (GO:0048523)	1/531	1.717083e-01	1.847165e-01	0	0	6.120440e+00	1.078396e+01	GSDME
GO_Biological_Process_2025	Positive Regulation of Intracellular Signal Transduction (GO:1902533)	1/652	2.070835e-01	2.194467e-01	0	0	4.951869e+00	7.797376e+00	GSDME
GO_Biological_Process_2025	Regulation of Cell Population Proliferation (GO:0042127)	1/769	2.400498e-01	2.506403e-01	0	0	4.172092e+00	5.953195e+00	GSDME
GO_Biological_Process_2025	Positive Regulation of Transcription by RNA Polymerase II (GO:0045944)	1/983	2.973148e-01	3.059326e-01	0	0	3.226578e+00	3.913723e+00	NLRC5
GO_Biological_Process_2025	Positive Regulation of DNA-templated Transcription (GO:0045893)	1/1274	3.692250e-01	3.744996e-01	0	0	2.450903e+00	2.441956e+00	NLRC5
GO_Biological_Process_2025	Regulation of Transcription by RNA Polymerase II (GO:0006357)	1/2250	5.663679e-01	5.663679e-01	0	0	1.314955e+00	7.475667e-01	NLRC5
