## Supplementary material for "Fatty Acid β-oxidation and Ferroptosis Define a Survival-Productivity Trade Off in CHO fed-Batch Bioreactors": GO_Biological_Process_2025.Mouse.enrichr.reports.txt

Gene_set	Term	Overlap	P-value	Adjusted P-value	Old P-value	Old Adjusted P-value	Odds Ratio	Combined Score	Genes
GO_Biological_Process_2025	Pentose-Phosphate Shunt (GO:0006098)	2/11	2.808967e-04	9.241501e-02	0	0	1.007323e+02	8.237409e+02	H6PD;RPEL1
GO_Biological_Process_2025	Regulation of Ubiquitin-Dependent Protein Catabolic Process (GO:2000058)	2/51	6.141999e-03	1.729757e-01	0	0	1.846475e+01	9.403368e+01	PDCL3;PTK2
GO_Biological_Process_2025	Negative Regulation of Intrinsic Apoptotic Signaling Pathway (GO:2001243)	2/60	8.415523e-03	1.729757e-01	0	0	1.559248e+01	7.449582e+01	HTRA2;HYOU1
GO_Biological_Process_2025	Pentose-Phosphate Shunt, Non-Oxidative Branch (GO:0009052)	1/5	1.144825e-02	1.729757e-01	0	0	1.108333e+02	4.954160e+02	RPEL1
GO_Biological_Process_2025	Pyrimidine Nucleotide Metabolic Process (GO:0006220)	1/5	1.144825e-02	1.729757e-01	0	0	1.108333e+02	4.954160e+02	DCK
GO_Biological_Process_2025	Regulation of Macrophage Proliferation (GO:0120040)	1/5	1.144825e-02	1.729757e-01	0	0	1.108333e+02	4.954160e+02	PTK2
GO_Biological_Process_2025	Prevention of Polyspermy (GO:0060468)	1/5	1.144825e-02	1.729757e-01	0	0	1.108333e+02	4.954160e+02	PLAT
GO_Biological_Process_2025	Negative Regulation of Cellular Response to Hypoxia (GO:1900038)	1/5	1.144825e-02	1.729757e-01	0	0	1.108333e+02	4.954160e+02	HYOU1
GO_Biological_Process_2025	Protein Metabolic Process (GO:0019538)	5/614	1.303178e-02	1.729757e-01	0	0	3.873804e+00	1.681372e+01	ACAN;MRPL3;GALNT2;HTRA2;PLAT
GO_Biological_Process_2025	Regulation of Cortisol Biosynthetic Process (GO:2000064)	1/6	1.372248e-02	1.729757e-01	0	0	8.866222e+01	3.802475e+02	H6PD
GO_Biological_Process_2025	Negative Regulation of Plasminogen Activation (GO:0010757)	1/6	1.372248e-02	1.729757e-01	0	0	8.866222e+01	3.802475e+02	PLAT
GO_Biological_Process_2025	Hemostasis (GO:0007599)	1/6	1.372248e-02	1.729757e-01	0	0	8.866222e+01	3.802475e+02	VWF
GO_Biological_Process_2025	Detection of Muscle Stretch (GO:0035995)	1/6	1.372248e-02	1.729757e-01	0	0	8.866222e+01	3.802475e+02	PTK2
GO_Biological_Process_2025	Smooth Muscle Cell Migration (GO:0014909)	1/6	1.372248e-02	1.729757e-01	0	0	8.866222e+01	3.802475e+02	PLAT
GO_Biological_Process_2025	Maintenance of Lens Transparency (GO:0036438)	1/7	1.599158e-02	1.729757e-01	0	0	7.388148e+01	3.055511e+02	MIPEP
GO_Biological_Process_2025	Peptidyl-Lysine Hydroxylation (GO:0017185)	1/7	1.599158e-02	1.729757e-01	0	0	7.388148e+01	3.055511e+02	VIPAS39
GO_Biological_Process_2025	Positive Regulation of Lipopolysaccharide-Mediated Signaling Pathway (GO:0031666)	1/7	1.599158e-02	1.729757e-01	0	0	7.388148e+01	3.055511e+02	CD180
GO_Biological_Process_2025	Renal Sodium Ion Absorption (GO:0070294)	1/7	1.599158e-02	1.729757e-01	0	0	7.388148e+01	3.055511e+02	WNK4
GO_Biological_Process_2025	Renal Sodium Ion Transport (GO:0003096)	1/7	1.599158e-02	1.729757e-01	0	0	7.388148e+01	3.055511e+02	WNK4
GO_Biological_Process_2025	Glyceraldehyde-3-Phosphate Metabolic Process (GO:0019682)	1/7	1.599158e-02	1.729757e-01	0	0	7.388148e+01	3.055511e+02	RPEL1
GO_Biological_Process_2025	Negative Regulation of Sodium Ion Transport (GO:0010766)	1/7	1.599158e-02	1.729757e-01	0	0	7.388148e+01	3.055511e+02	WNK4
GO_Biological_Process_2025	Regulation of Carbohydrate Biosynthetic Process (GO:0043255)	1/7	1.599158e-02	1.729757e-01	0	0	7.388148e+01	3.055511e+02	SDHAF3
GO_Biological_Process_2025	Positive Regulation of Fibroblast Migration (GO:0010763)	1/7	1.599158e-02	1.729757e-01	0	0	7.388148e+01	3.055511e+02	PTK2
GO_Biological_Process_2025	Regulation of Endothelial Cell Proliferation (GO:0001936)	2/87	1.710278e-02	1.729757e-01	0	0	1.062513e+01	4.322851e+01	PDCL3;ATP5F1A
GO_Biological_Process_2025	Plasminogen Activation (GO:0031639)	1/8	1.825558e-02	1.729757e-01	0	0	6.332381e+01	2.535032e+02	PLAT
GO_Biological_Process_2025	Aminoglycoside Antibiotic Metabolic Process (GO:0030647)	1/8	1.825558e-02	1.729757e-01	0	0	6.332381e+01	2.535032e+02	CBR4
GO_Biological_Process_2025	Daunorubicin Metabolic Process (GO:0044597)	1/8	1.825558e-02	1.729757e-01	0	0	6.332381e+01	2.535032e+02	CBR4
GO_Biological_Process_2025	Protein O-linked Glycosylation (GO:0006493)	2/91	1.861299e-02	1.729757e-01	0	0	1.014556e+01	4.041884e+01	GALNT2;B3GLCT
GO_Biological_Process_2025	Protein O-linked Glycosylation via Serine (GO:0018242)	1/9	2.051449e-02	1.729757e-01	0	0	5.540556e+01	2.153406e+02	GALNT2
GO_Biological_Process_2025	Protein O-linked Glycosylation via Threonine (GO:0018243)	1/9	2.051449e-02	1.729757e-01	0	0	5.540556e+01	2.153406e+02	GALNT2
GO_Biological_Process_2025	Regulation of Sodium Ion Export Across Plasma Membrane (GO:1903276)	1/9	2.051449e-02	1.729757e-01	0	0	5.540556e+01	2.153406e+02	FXYD7
GO_Biological_Process_2025	Formation of Translation Preinitiation Complex (GO:0001731)	1/9	2.051449e-02	1.729757e-01	0	0	5.540556e+01	2.153406e+02	EIF2S2
GO_Biological_Process_2025	Polyketide Metabolic Process (GO:0030638)	1/9	2.051449e-02	1.729757e-01	0	0	5.540556e+01	2.153406e+02	CBR4
GO_Biological_Process_2025	Mitochondrial Protein Catabolic Process (GO:0035694)	1/9	2.051449e-02	1.729757e-01	0	0	5.540556e+01	2.153406e+02	HTRA2
GO_Biological_Process_2025	Regulation of Ketone Biosynthetic Process (GO:0010566)	1/9	2.051449e-02	1.729757e-01	0	0	5.540556e+01	2.153406e+02	H6PD
GO_Biological_Process_2025	Positive Regulation of Sodium Ion Export Across Plasma Membrane (GO:1903278)	1/9	2.051449e-02	1.729757e-01	0	0	5.540556e+01	2.153406e+02	FXYD7
GO_Biological_Process_2025	Doxorubicin Metabolic Process (GO:0044598)	1/9	2.051449e-02	1.729757e-01	0	0	5.540556e+01	2.153406e+02	CBR4
GO_Biological_Process_2025	Regulation of Organelle Organization (GO:0033043)	2/97	2.097987e-02	1.729757e-01	0	0	9.501914e+00	3.671722e+01	ARL6IP1;PTK2
GO_Biological_Process_2025	Melanocyte Differentiation (GO:0030318)	1/10	2.276831e-02	1.729757e-01	0	0	4.924691e+01	1.862708e+02	LRMDA
GO_Biological_Process_2025	Mitochondrial Protein Processing (GO:0034982)	1/10	2.276831e-02	1.729757e-01	0	0	4.924691e+01	1.862708e+02	MIPEP
GO_Biological_Process_2025	Muscle Cell Migration (GO:0014812)	1/10	2.276831e-02	1.729757e-01	0	0	4.924691e+01	1.862708e+02	PLAT
GO_Biological_Process_2025	Negative Regulation of Apoptotic Process (GO:0043066)	4/475	2.337489e-02	1.729757e-01	0	0	3.939541e+00	1.479728e+01	ARL6IP1;HTRA2;PIM2;PTK2
GO_Biological_Process_2025	Negative Regulation of Fibrinolysis (GO:0051918)	1/11	2.501706e-02	1.729757e-01	0	0	4.432000e+01	1.634609e+02	PLAT
GO_Biological_Process_2025	Phagosome-Lysosome Fusion (GO:0090385)	1/11	2.501706e-02	1.729757e-01	0	0	4.432000e+01	1.634609e+02	VIPAS39
GO_Biological_Process_2025	Positive Regulation of Execution Phase of Apoptosis (GO:1900119)	1/11	2.501706e-02	1.729757e-01	0	0	4.432000e+01	1.634609e+02	HTRA2
GO_Biological_Process_2025	Protein Hydroxylation (GO:0018126)	1/12	2.726075e-02	1.729757e-01	0	0	4.028889e+01	1.451330e+02	VIPAS39
GO_Biological_Process_2025	Fibrinolysis (GO:0042730)	1/12	2.726075e-02	1.729757e-01	0	0	4.028889e+01	1.451330e+02	PLAT
GO_Biological_Process_2025	Vascular Endothelial Cell Response to Fluid Shear Stress (GO:0097699)	1/12	2.726075e-02	1.729757e-01	0	0	4.028889e+01	1.451330e+02	PTK2
GO_Biological_Process_2025	NADPH Regeneration (GO:0006740)	1/12	2.726075e-02	1.729757e-01	0	0	4.028889e+01	1.451330e+02	H6PD
GO_Biological_Process_2025	Regulation of Alcohol Biosynthetic Process (GO:1902930)	1/12	2.726075e-02	1.729757e-01	0	0	4.028889e+01	1.451330e+02	H6PD
GO_Biological_Process_2025	Nucleotide Metabolic Process (GO:0009117)	1/13	2.949938e-02	1.729757e-01	0	0	3.692963e+01	1.301173e+02	DCK
GO_Biological_Process_2025	Tertiary Alcohol Metabolic Process (GO:1902644)	1/13	2.949938e-02	1.729757e-01	0	0	3.692963e+01	1.301173e+02	CBR4
GO_Biological_Process_2025	Cellular Response to Growth Hormone Stimulus (GO:0071378)	1/13	2.949938e-02	1.729757e-01	0	0	3.692963e+01	1.301173e+02	PTK2
GO_Biological_Process_2025	Phagolysosome Assembly (GO:0001845)	1/14	3.173298e-02	1.729757e-01	0	0	3.408718e+01	1.176144e+02	VIPAS39
GO_Biological_Process_2025	Positive Regulation of Macrophage Chemotaxis (GO:0010759)	1/14	3.173298e-02	1.729757e-01	0	0	3.408718e+01	1.176144e+02	PTK2
GO_Biological_Process_2025	acyl-CoA Biosynthetic Process (GO:0071616)	1/14	3.173298e-02	1.729757e-01	0	0	3.408718e+01	1.176144e+02	CBR4
GO_Biological_Process_2025	Response to Muscle Stretch (GO:0035994)	1/14	3.173298e-02	1.729757e-01	0	0	3.408718e+01	1.176144e+02	PTK2
GO_Biological_Process_2025	Positive Regulation of Sodium Ion Transmembrane Transport (GO:1902307)	1/14	3.173298e-02	1.729757e-01	0	0	3.408718e+01	1.176144e+02	FXYD7
GO_Biological_Process_2025	Regulation of Execution Phase of Apoptosis (GO:1900117)	1/15	3.396155e-02	1.729757e-01	0	0	3.165079e+01	1.070596e+02	HTRA2
GO_Biological_Process_2025	Glycoside Metabolic Process (GO:0016137)	1/15	3.396155e-02	1.729757e-01	0	0	3.165079e+01	1.070596e+02	CBR4
GO_Biological_Process_2025	Positive Regulation of Transmembrane Transport (GO:0034764)	1/15	3.396155e-02	1.729757e-01	0	0	3.165079e+01	1.070596e+02	ARL6IP1
GO_Biological_Process_2025	Regulation of Fibrinolysis (GO:0051917)	1/16	3.618510e-02	1.729757e-01	0	0	2.953926e+01	9.804399e+01	PLAT
GO_Biological_Process_2025	Negative Regulation of Monoatomic Ion Transport (GO:0043271)	1/16	3.618510e-02	1.729757e-01	0	0	2.953926e+01	9.804399e+01	WNK4
GO_Biological_Process_2025	Negative Regulation of Protein Processing (GO:0010955)	1/16	3.618510e-02	1.729757e-01	0	0	2.953926e+01	9.804399e+01	PLAT
GO_Biological_Process_2025	Regulation of Plasminogen Activation (GO:0010755)	1/16	3.618510e-02	1.729757e-01	0	0	2.953926e+01	9.804399e+01	PLAT
GO_Biological_Process_2025	Protein Autoprocessing (GO:0016540)	1/17	3.840364e-02	1.729757e-01	0	0	2.769167e+01	9.026384e+01	HTRA2
GO_Biological_Process_2025	B Cell Proliferation (GO:0042100)	1/17	3.840364e-02	1.729757e-01	0	0	2.769167e+01	9.026384e+01	CD180
GO_Biological_Process_2025	Positive Regulation of Leukocyte Proliferation (GO:0070665)	1/17	3.840364e-02	1.729757e-01	0	0	2.769167e+01	9.026384e+01	PTK2
GO_Biological_Process_2025	Platelet-Derived Growth Factor Receptor Signaling Pathway (GO:0048008)	1/17	3.840364e-02	1.729757e-01	0	0	2.769167e+01	9.026384e+01	PLAT
GO_Biological_Process_2025	Negative Regulation of Anoikis (GO:2000811)	1/17	3.840364e-02	1.729757e-01	0	0	2.769167e+01	9.026384e+01	PTK2
GO_Biological_Process_2025	Regulation of Protein Phosphorylation (GO:0001932)	2/137	3.962428e-02	1.729757e-01	0	0	6.673064e+00	2.154274e+01	PDCL3;PTK2
GO_Biological_Process_2025	Fluid Transport (GO:0042044)	1/18	4.061719e-02	1.729757e-01	0	0	2.606144e+01	8.348948e+01	MIPEP
GO_Biological_Process_2025	NAD Metabolic Process (GO:0019674)	1/18	4.061719e-02	1.729757e-01	0	0	2.606144e+01	8.348948e+01	NADK2
GO_Biological_Process_2025	Regulation of Viral Transcription (GO:0046782)	1/18	4.061719e-02	1.729757e-01	0	0	2.606144e+01	8.348948e+01	RSF1
GO_Biological_Process_2025	Water Transport (GO:0006833)	1/18	4.061719e-02	1.729757e-01	0	0	2.606144e+01	8.348948e+01	MIPEP
GO_Biological_Process_2025	Regulation of Autophagy of Mitochondrion (GO:1903146)	1/18	4.061719e-02	1.729757e-01	0	0	2.606144e+01	8.348948e+01	HTRA2
GO_Biological_Process_2025	Nucleoside Phosphate Biosynthetic Process (GO:1901293)	1/19	4.282575e-02	1.729757e-01	0	0	2.461235e+01	7.754404e+01	DCK
GO_Biological_Process_2025	fatty-acyl-CoA Metabolic Process (GO:0035337)	1/19	4.282575e-02	1.729757e-01	0	0	2.461235e+01	7.754404e+01	CBR4
GO_Biological_Process_2025	Detection of Mechanical Stimulus (GO:0050982)	1/19	4.282575e-02	1.729757e-01	0	0	2.461235e+01	7.754404e+01	PTK2
GO_Biological_Process_2025	Protein Heterooligomerization (GO:0051291)	1/20	4.502934e-02	1.729757e-01	0	0	2.331579e+01	7.228923e+01	CBR4
GO_Biological_Process_2025	Regulation of Fibroblast Migration (GO:0010762)	1/20	4.502934e-02	1.729757e-01	0	0	2.331579e+01	7.228923e+01	PTK2
GO_Biological_Process_2025	Positive Regulation of Macrophage Migration (GO:1905523)	1/20	4.502934e-02	1.729757e-01	0	0	2.331579e+01	7.228923e+01	PTK2
GO_Biological_Process_2025	Regulation of Granulocyte Chemotaxis (GO:0071622)	1/20	4.502934e-02	1.729757e-01	0	0	2.331579e+01	7.228923e+01	PTK2
GO_Biological_Process_2025	Positive Regulation of Blood Coagulation (GO:0030194)	1/20	4.502934e-02	1.729757e-01	0	0	2.331579e+01	7.228923e+01	PLAT
GO_Biological_Process_2025	snRNA Processing (GO:0016180)	1/20	4.502934e-02	1.729757e-01	0	0	2.331579e+01	7.228923e+01	INTS4
GO_Biological_Process_2025	Regulation of Macrophage Chemotaxis (GO:0010758)	1/21	4.722796e-02	1.729757e-01	0	0	2.214889e+01	6.761544e+01	PTK2
GO_Biological_Process_2025	Growth Hormone Receptor Signaling Pathway (GO:0060396)	1/21	4.722796e-02	1.729757e-01	0	0	2.214889e+01	6.761544e+01	PTK2
GO_Biological_Process_2025	Regulation of Oxidative Stress-Induced Intrinsic Apoptotic Signaling Pathway (GO:1902175)	1/21	4.722796e-02	1.729757e-01	0	0	2.214889e+01	6.761544e+01	HTRA2
GO_Biological_Process_2025	Regulation of Cell-Substrate Junction Assembly (GO:0090109)	1/21	4.722796e-02	1.729757e-01	0	0	2.214889e+01	6.761544e+01	PTK2
GO_Biological_Process_2025	Fc-gamma Receptor Signaling Pathway Involved in Phagocytosis (GO:0038096)	1/22	4.942164e-02	1.729757e-01	0	0	2.109312e+01	6.343476e+01	PTK2
GO_Biological_Process_2025	Cellular Response to Interferon-Beta (GO:0035458)	1/22	4.942164e-02	1.729757e-01	0	0	2.109312e+01	6.343476e+01	HTRA2
GO_Biological_Process_2025	Renal Absorption (GO:0070293)	1/22	4.942164e-02	1.729757e-01	0	0	2.109312e+01	6.343476e+01	WNK4
GO_Biological_Process_2025	Regulation of Anoikis (GO:2000209)	1/22	4.942164e-02	1.729757e-01	0	0	2.109312e+01	6.343476e+01	PTK2
GO_Biological_Process_2025	snRNA Metabolic Process (GO:0016073)	1/22	4.942164e-02	1.729757e-01	0	0	2.109312e+01	6.343476e+01	INTS4
GO_Biological_Process_2025	Placenta Development (GO:0001890)	1/23	5.161037e-02	1.748605e-01	0	0	2.013333e+01	5.967586e+01	PTK2
GO_Biological_Process_2025	Negative Regulation of Oxidative Stress-Induced Intrinsic Apoptotic Signaling Pathway (GO:1902176)	1/23	5.161037e-02	1.748605e-01	0	0	2.013333e+01	5.967586e+01	HTRA2
GO_Biological_Process_2025	Fc Receptor Mediated Stimulatory Signaling Pathway (GO:0002431)	1/24	5.379417e-02	1.748605e-01	0	0	1.925700e+01	5.628033e+01	PTK2
GO_Biological_Process_2025	Regulation of Lipopolysaccharide-Mediated Signaling Pathway (GO:0031664)	1/24	5.379417e-02	1.748605e-01	0	0	1.925700e+01	5.628033e+01	CD180
GO_Biological_Process_2025	Negative Regulation of Protein Localization to Cell Periphery (GO:1904376)	1/24	5.379417e-02	1.748605e-01	0	0	1.925700e+01	5.628033e+01	WNK4
GO_Biological_Process_2025	Negative Regulation of DNA Binding (GO:0043392)	1/24	5.379417e-02	1.748605e-01	0	0	1.925700e+01	5.628033e+01	RSF1
GO_Biological_Process_2025	Positive Regulation of Response to External Stimulus (GO:0032103)	2/163	5.410065e-02	1.748605e-01	0	0	5.588086e+00	1.629994e+01	CD180;PLAT
GO_Biological_Process_2025	Protein Phosphorylation (GO:0006468)	3/373	5.421206e-02	1.748605e-01	0	0	3.692772e+00	1.076388e+01	WNK4;PIM2;PTK2
GO_Biological_Process_2025	Negative Regulation of Programmed Cell Death (GO:0043069)	3/382	5.742741e-02	1.821940e-01	0	0	3.603424e+00	1.029582e+01	ARL6IP1;PIM2;PTK2
GO_Biological_Process_2025	Fatty Acid Derivative Biosynthetic Process (GO:1901570)	1/26	5.814703e-02	1.821940e-01	0	0	1.771467e+01	5.039434e+01	CBR4
GO_Biological_Process_2025	fatty-acyl-CoA Biosynthetic Process (GO:0046949)	1/26	5.814703e-02	1.821940e-01	0	0	1.771467e+01	5.039434e+01	CBR4
GO_Biological_Process_2025	Zymogen Activation (GO:0031638)	1/27	6.031610e-02	1.837407e-01	0	0	1.703248e+01	4.782986e+01	PLAT
GO_Biological_Process_2025	Negative Regulation of Protein Localization to Plasma Membrane (GO:1903077)	1/27	6.031610e-02	1.837407e-01	0	0	1.703248e+01	4.782986e+01	WNK4
GO_Biological_Process_2025	Negative Regulation of Proteolysis Involved in Protein Catabolic Process (GO:1903051)	1/27	6.031610e-02	1.837407e-01	0	0	1.703248e+01	4.782986e+01	PDCL3
GO_Biological_Process_2025	Regulation of Extrinsic Apoptotic Signaling Pathway in Absence of Ligand (GO:2001239)	1/28	6.248029e-02	1.849255e-01	0	0	1.640082e+01	4.547791e+01	HTRA2
GO_Biological_Process_2025	Regulation of Glucose Metabolic Process (GO:0010906)	1/28	6.248029e-02	1.849255e-01	0	0	1.640082e+01	4.547791e+01	SDHAF3
GO_Biological_Process_2025	Fc-gamma Receptor Signaling Pathway (GO:0038094)	1/29	6.463961e-02	1.849255e-01	0	0	1.581429e+01	4.331419e+01	PTK2
GO_Biological_Process_2025	Vascular Endothelial Growth Factor Receptor Signaling Pathway (GO:0048010)	1/29	6.463961e-02	1.849255e-01	0	0	1.581429e+01	4.331419e+01	PTK2
GO_Biological_Process_2025	Negative Regulation of Protein Localization to Membrane (GO:1905476)	1/29	6.463961e-02	1.849255e-01	0	0	1.581429e+01	4.331419e+01	WNK4
GO_Biological_Process_2025	Response to Interferon-Beta (GO:0035456)	1/29	6.463961e-02	1.849255e-01	0	0	1.581429e+01	4.331419e+01	HTRA2
GO_Biological_Process_2025	Positive Regulation of Protein Targeting to Mitochondrion (GO:1903955)	1/29	6.463961e-02	1.849255e-01	0	0	1.581429e+01	4.331419e+01	HTRA2
GO_Biological_Process_2025	Positive Regulation of Catabolic Process (GO:0009896)	2/183	6.631410e-02	1.874584e-01	0	0	4.965595e+00	1.347341e+01	PIM2;PTK2
GO_Biological_Process_2025	Positive Regulation of Response to Wounding (GO:1903036)	1/30	6.679406e-02	1.874584e-01	0	0	1.526820e+01	4.131790e+01	PTK2
GO_Biological_Process_2025	Nucleoside Phosphate Metabolic Process (GO:0006753)	1/31	6.894365e-02	1.874584e-01	0	0	1.475852e+01	3.947115e+01	DCK
GO_Biological_Process_2025	Regulation of Immunoglobulin Production (GO:0002637)	1/31	6.894365e-02	1.874584e-01	0	0	1.475852e+01	3.947115e+01	GALNT2
GO_Biological_Process_2025	Negative Regulation of Blood Coagulation (GO:0030195)	1/31	6.894365e-02	1.874584e-01	0	0	1.475852e+01	3.947115e+01	PLAT
GO_Biological_Process_2025	Regulation of Protein Modification Process (GO:0031399)	1/31	6.894365e-02	1.874584e-01	0	0	1.475852e+01	3.947115e+01	PTK2
GO_Biological_Process_2025	B Cell Activation Involved in Immune Response (GO:0002312)	1/32	7.108840e-02	1.901470e-01	0	0	1.428172e+01	3.775846e+01	CD180
GO_Biological_Process_2025	Positive Regulation of Establishment of Protein Localization to Mitochondrion (GO:1903749)	1/32	7.108840e-02	1.901470e-01	0	0	1.428172e+01	3.775846e+01	HTRA2
GO_Biological_Process_2025	Regulation of Cell Adhesion Mediated by Integrin (GO:0033628)	1/33	7.322832e-02	1.942913e-01	0	0	1.383472e+01	3.616636e+01	PTK2
GO_Biological_Process_2025	Organophosphate Biosynthetic Process (GO:0090407)	1/34	7.536341e-02	1.967822e-01	0	0	1.341481e+01	3.468311e+01	DCK
GO_Biological_Process_2025	Regulation of Gluconeogenesis (GO:0006111)	1/34	7.536341e-02	1.967822e-01	0	0	1.341481e+01	3.468311e+01	SDHAF3
GO_Biological_Process_2025	Regulation of Apoptotic Process (GO:0042981)	4/704	7.775993e-02	1.998353e-01	0	0	2.619592e+00	6.690776e+00	ARL6IP1;HTRA2;PIM2;PTK2
GO_Biological_Process_2025	Cellular Response to Heat (GO:0034605)	1/36	7.961917e-02	1.998353e-01	0	0	1.264698e+01	3.200320e+01	HTRA2
GO_Biological_Process_2025	Cytoplasmic Translational Initiation (GO:0002183)	1/36	7.961917e-02	1.998353e-01	0	0	1.264698e+01	3.200320e+01	EIF2S2
GO_Biological_Process_2025	Positive Regulation of Epithelial Cell Migration (GO:0010634)	1/36	7.961917e-02	1.998353e-01	0	0	1.264698e+01	3.200320e+01	PTK2
GO_Biological_Process_2025	Regulation of Sodium Ion Transport (GO:0002028)	1/37	8.173986e-02	1.998353e-01	0	0	1.229506e+01	3.078946e+01	WNK4
GO_Biological_Process_2025	Negative Regulation of Endothelial Cell Proliferation (GO:0001937)	1/38	8.385577e-02	1.998353e-01	0	0	1.196216e+01	2.965010e+01	ATP5F1A
GO_Biological_Process_2025	Positive Regulation of Immunoglobulin Production (GO:0002639)	1/38	8.385577e-02	1.998353e-01	0	0	1.196216e+01	2.965010e+01	GALNT2
GO_Biological_Process_2025	Purine Nucleotide Metabolic Process (GO:0006163)	1/38	8.385577e-02	1.998353e-01	0	0	1.196216e+01	2.965010e+01	NADK2
GO_Biological_Process_2025	O-glycan Processing (GO:0016266)	1/38	8.385577e-02	1.998353e-01	0	0	1.196216e+01	2.965010e+01	GALNT2
GO_Biological_Process_2025	Regulation of DNA-templated Transcription Elongation (GO:0032784)	1/38	8.385577e-02	1.998353e-01	0	0	1.196216e+01	2.965010e+01	INTS4
GO_Biological_Process_2025	Protein Stabilization (GO:0050821)	2/212	8.546157e-02	1.998353e-01	0	0	4.273593e+00	1.051171e+01	PDCL3;PIM2
GO_Biological_Process_2025	Vacuolar Transport (GO:0007034)	1/39	8.596691e-02	1.998353e-01	0	0	1.164678e+01	2.857879e+01	VIPAS39
GO_Biological_Process_2025	Positive Regulation of Extrinsic Apoptotic Signaling Pathway (GO:2001238)	1/39	8.596691e-02	1.998353e-01	0	0	1.164678e+01	2.857879e+01	HTRA2
GO_Biological_Process_2025	Regulation of DNA Binding (GO:0051101)	1/40	8.807329e-02	1.998353e-01	0	0	1.134758e+01	2.756992e+01	RSF1
GO_Biological_Process_2025	Negative Regulation of Proteolysis (GO:0045861)	1/40	8.807329e-02	1.998353e-01	0	0	1.134758e+01	2.756992e+01	PLAT
GO_Biological_Process_2025	Positive Regulation of Proteolysis Involved in Protein Catabolic Process (GO:1903052)	1/40	8.807329e-02	1.998353e-01	0	0	1.134758e+01	2.756992e+01	PTK2
GO_Biological_Process_2025	Positive Regulation of Viral Process (GO:0048524)	1/40	8.807329e-02	1.998353e-01	0	0	1.134758e+01	2.756992e+01	RSF1
GO_Biological_Process_2025	Negative Regulation of Cell-Cell Adhesion (GO:0022408)	1/40	8.807329e-02	1.998353e-01	0	0	1.134758e+01	2.756992e+01	PTK2
GO_Biological_Process_2025	Regulation of Protein Targeting to Mitochondrion (GO:1903214)	1/40	8.807329e-02	1.998353e-01	0	0	1.134758e+01	2.756992e+01	HTRA2
GO_Biological_Process_2025	Cellular Response to Retinoic Acid (GO:0071300)	1/42	9.227181e-02	2.050505e-01	0	0	1.079295e+01	2.571979e+01	HTRA2
GO_Biological_Process_2025	Ephrin Receptor Signaling Pathway (GO:0048013)	1/43	9.436398e-02	2.050505e-01	0	0	1.053545e+01	2.486994e+01	PTK2
GO_Biological_Process_2025	Regulation of Epithelial Cell Migration (GO:0010632)	1/43	9.436398e-02	2.050505e-01	0	0	1.053545e+01	2.486994e+01	PTK2
GO_Biological_Process_2025	Positive Regulation of Production of Molecular Mediator of Immune Response (GO:0002702)	1/43	9.436398e-02	2.050505e-01	0	0	1.053545e+01	2.486994e+01	GALNT2
GO_Biological_Process_2025	Negative Regulation of Ubiquitin-Dependent Protein Catabolic Process (GO:2000059)	1/43	9.436398e-02	2.050505e-01	0	0	1.053545e+01	2.486994e+01	PDCL3
GO_Biological_Process_2025	Regulation of Peptidyl-Tyrosine Phosphorylation (GO:0050730)	1/43	9.436398e-02	2.050505e-01	0	0	1.053545e+01	2.486994e+01	PDCL3
GO_Biological_Process_2025	Peptidyl-Threonine Modification (GO:0018210)	1/44	9.645142e-02	2.050505e-01	0	0	1.028992e+01	2.406520e+01	GALNT2
GO_Biological_Process_2025	Positive Regulation of Response to Biotic Stimulus (GO:0002833)	1/44	9.645142e-02	2.050505e-01	0	0	1.028992e+01	2.406520e+01	CD180
GO_Biological_Process_2025	Positive Regulation of Wound Healing (GO:0090303)	1/44	9.645142e-02	2.050505e-01	0	0	1.028992e+01	2.406520e+01	PTK2
GO_Biological_Process_2025	Regulation of Autophagy (GO:0010506)	2/230	9.809126e-02	2.050505e-01	0	0	3.932616e+00	9.130971e+00	HTRA2;PIM2
GO_Biological_Process_2025	Purine Ribonucleotide Biosynthetic Process (GO:0009152)	1/45	9.853416e-02	2.050505e-01	0	0	1.005556e+01	2.330226e+01	ATP5F1A
GO_Biological_Process_2025	Macromolecule Catabolic Process (GO:0009057)	1/46	1.006122e-01	2.050505e-01	0	0	9.831605e+00	2.257810e+01	HTRA2
GO_Biological_Process_2025	Peptidyl-Tyrosine Modification (GO:0018212)	1/46	1.006122e-01	2.050505e-01	0	0	9.831605e+00	2.257810e+01	PTK2
GO_Biological_Process_2025	Homotypic Cell-Cell Adhesion (GO:0034109)	1/46	1.006122e-01	2.050505e-01	0	0	9.831605e+00	2.257810e+01	MIPEP
GO_Biological_Process_2025	Regulation of Cell-Cell Adhesion (GO:0022407)	1/46	1.006122e-01	2.050505e-01	0	0	9.831605e+00	2.257810e+01	PTK2
GO_Biological_Process_2025	Regulation of Cell-Substrate Adhesion (GO:0010810)	1/46	1.006122e-01	2.050505e-01	0	0	9.831605e+00	2.257810e+01	PTK2
GO_Biological_Process_2025	Cellular Response to Lipid (GO:0071396)	2/234	1.009671e-01	2.050505e-01	0	0	3.864028e+00	8.860064e+00	CD180;HTRA2
GO_Biological_Process_2025	Positive Regulation of Kinase Activity (GO:0033674)	1/48	1.047542e-01	2.088736e-01	0	0	9.412293e+00	2.123543e+01	PTK2
GO_Biological_Process_2025	Hexose Metabolic Process (GO:0019318)	1/48	1.047542e-01	2.088736e-01	0	0	9.412293e+00	2.123543e+01	H6PD
GO_Biological_Process_2025	Primary Alcohol Metabolic Process (GO:0034308)	1/48	1.047542e-01	2.088736e-01	0	0	9.412293e+00	2.123543e+01	CBR4
GO_Biological_Process_2025	Epidermal Growth Factor Receptor Signaling Pathway (GO:0007173)	1/49	1.068183e-01	2.091858e-01	0	0	9.215741e+00	2.061217e+01	PTK2
GO_Biological_Process_2025	Regulation of Wound Healing (GO:0061041)	1/49	1.068183e-01	2.091858e-01	0	0	9.215741e+00	2.061217e+01	PTK2
GO_Biological_Process_2025	Positive Regulation of Epithelial to Mesenchymal Transition (GO:0010718)	1/49	1.068183e-01	2.091858e-01	0	0	9.215741e+00	2.061217e+01	PTK2
GO_Biological_Process_2025	Positive Regulation of Blood Vessel Endothelial Cell Migration (GO:0043536)	1/50	1.088776e-01	2.119570e-01	0	0	9.027211e+00	2.001812e+01	ATP5F1A
GO_Biological_Process_2025	Autophagosome Maturation (GO:0097352)	1/51	1.109323e-01	2.134312e-01	0	0	8.846222e+00	1.945138e+01	VIPAS39
GO_Biological_Process_2025	Nicotinamide Nucleotide Metabolic Process (GO:0046496)	1/51	1.109323e-01	2.134312e-01	0	0	8.846222e+00	1.945138e+01	NADK2
GO_Biological_Process_2025	Regulation of Substrate Adhesion-Dependent Cell Spreading (GO:1900024)	1/52	1.129824e-01	2.136277e-01	0	0	8.672331e+00	1.891022e+01	PTK2
GO_Biological_Process_2025	Regulation of Hydrolase Activity (GO:0051336)	1/52	1.129824e-01	2.136277e-01	0	0	8.672331e+00	1.891022e+01	PTK2
GO_Biological_Process_2025	Intrinsic Apoptotic Signaling Pathway in Response to DNA Damage (GO:0008630)	1/52	1.129824e-01	2.136277e-01	0	0	8.672331e+00	1.891022e+01	HTRA2
GO_Biological_Process_2025	Regulation of Focal Adhesion Assembly (GO:0051893)	1/53	1.150279e-01	2.150237e-01	0	0	8.505128e+00	1.839303e+01	PTK2
GO_Biological_Process_2025	Regulation of Proteolysis (GO:0030162)	1/53	1.150279e-01	2.150237e-01	0	0	8.505128e+00	1.839303e+01	PLAT
GO_Biological_Process_2025	Positive Regulation of Signal Transduction (GO:0009967)	2/256	1.171912e-01	2.178299e-01	0	0	3.525412e+00	7.558302e+00	VWF;CD180
GO_Biological_Process_2025	Dicarboxylic Acid Metabolic Process (GO:0043648)	1/55	1.191050e-01	2.201434e-01	0	0	8.189300e+00	1.742479e+01	SDHAF3
GO_Biological_Process_2025	Nucleosome Assembly (GO:0006334)	1/56	1.211366e-01	2.214108e-01	0	0	8.040000e+00	1.697113e+01	RSF1
GO_Biological_Process_2025	Positive Regulation of Leukocyte Chemotaxis (GO:0002690)	1/56	1.211366e-01	2.214108e-01	0	0	8.040000e+00	1.697113e+01	PTK2
GO_Biological_Process_2025	Glucose Metabolic Process (GO:0006006)	1/57	1.231637e-01	2.214254e-01	0	0	7.896032e+00	1.653620e+01	H6PD
GO_Biological_Process_2025	Heart Morphogenesis (GO:0003007)	1/57	1.231637e-01	2.214254e-01	0	0	7.896032e+00	1.653620e+01	PTK2
GO_Biological_Process_2025	Regulation of Blood Vessel Endothelial Cell Migration (GO:0043535)	1/57	1.231637e-01	2.214254e-01	0	0	7.896032e+00	1.653620e+01	ATP5F1A
GO_Biological_Process_2025	ERBB Signaling Pathway (GO:0038127)	1/58	1.251861e-01	2.226283e-01	0	0	7.757115e+00	1.611892e+01	PTK2
GO_Biological_Process_2025	Peptidyl-Tyrosine Phosphorylation (GO:0018108)	1/58	1.251861e-01	2.226283e-01	0	0	7.757115e+00	1.611892e+01	PTK2
GO_Biological_Process_2025	Protein Homotetramerization (GO:0051289)	1/59	1.272041e-01	2.250007e-01	0	0	7.622989e+00	1.571832e+01	CBR4
GO_Biological_Process_2025	Protein Targeting to Mitochondrion (GO:0006626)	1/60	1.292174e-01	2.258929e-01	0	0	7.493409e+00	1.533345e+01	MIPEP
GO_Biological_Process_2025	Response to Retinoic Acid (GO:0032526)	1/60	1.292174e-01	2.258929e-01	0	0	7.493409e+00	1.533345e+01	HTRA2
GO_Biological_Process_2025	Protein Modification Process (GO:0036211)	3/545	1.297683e-01	2.258929e-01	0	0	2.498756e+00	5.102472e+00	WNK4;PLAT;PIM2
GO_Biological_Process_2025	ATP Metabolic Process (GO:0046034)	1/62	1.332305e-01	2.282961e-01	0	0	7.246995e+00	1.460758e+01	ATP5F1A
GO_Biological_Process_2025	DNA-templated Transcription Initiation (GO:0006352)	1/62	1.332305e-01	2.282961e-01	0	0	7.246995e+00	1.460758e+01	RSF1
GO_Biological_Process_2025	protein-DNA Complex Assembly (GO:0065004)	1/62	1.332305e-01	2.282961e-01	0	0	7.246995e+00	1.460758e+01	RSF1
GO_Biological_Process_2025	G1/S Transition of Mitotic Cell Cycle (GO:0000082)	1/64	1.372256e-01	2.322782e-01	0	0	7.016226e+00	1.393513e+01	PIM2
GO_Biological_Process_2025	Monocarboxylic Acid Biosynthetic Process (GO:0072330)	1/64	1.372256e-01	2.322782e-01	0	0	7.016226e+00	1.393513e+01	CBR4
GO_Biological_Process_2025	Protein Targeting to Membrane (GO:0006612)	1/65	1.392163e-01	2.322782e-01	0	0	6.906250e+00	1.361724e+01	ARL6IP1
GO_Biological_Process_2025	Regulation of Phosphorylation (GO:0042325)	1/65	1.392163e-01	2.322782e-01	0	0	6.906250e+00	1.361724e+01	PTK2
GO_Biological_Process_2025	Regulation of Cell-Matrix Adhesion (GO:0001952)	1/65	1.392163e-01	2.322782e-01	0	0	6.906250e+00	1.361724e+01	PTK2
GO_Biological_Process_2025	Cell Cycle G1/S Phase Transition (GO:0044843)	1/66	1.412026e-01	2.322782e-01	0	0	6.799658e+00	1.331074e+01	PIM2
GO_Biological_Process_2025	Protein-Containing Complex Disassembly (GO:0032984)	1/66	1.412026e-01	2.322782e-01	0	0	6.799658e+00	1.331074e+01	VIPAS39
GO_Biological_Process_2025	Negative Regulation of Binding (GO:0051100)	1/66	1.412026e-01	2.322782e-01	0	0	6.799658e+00	1.331074e+01	RSF1
GO_Biological_Process_2025	Negative Regulation of Cell Adhesion (GO:0007162)	1/67	1.431843e-01	2.343664e-01	0	0	6.696296e+00	1.301507e+01	PTK2
GO_Biological_Process_2025	Cell Surface Receptor Protein Tyrosine Kinase Signaling Pathway (GO:0007169)	2/296	1.481928e-01	2.403879e-01	0	0	3.039579e+00	5.803290e+00	PLAT;PTK2
GO_Biological_Process_2025	Fatty Acid Biosynthetic Process (GO:0006633)	1/70	1.491028e-01	2.403879e-01	0	0	6.404187e+00	1.218793e+01	CBR4
GO_Biological_Process_2025	Positive Regulation of Endothelial Cell Proliferation (GO:0001938)	1/70	1.491028e-01	2.403879e-01	0	0	6.404187e+00	1.218793e+01	PDCL3
GO_Biological_Process_2025	Phosphorylation (GO:0016310)	2/298	1.497858e-01	2.403879e-01	0	0	3.018735e+00	5.731216e+00	WNK4;PIM2
GO_Biological_Process_2025	Negative Regulation of Epithelial Cell Proliferation (GO:0050680)	1/73	1.549813e-01	2.475188e-01	0	0	6.136420e+00	1.144105e+01	ATP5F1A
GO_Biological_Process_2025	Peptidyl-Serine Modification (GO:0018209)	1/75	1.588783e-01	2.525167e-01	0	0	5.969970e+00	1.098246e+01	GALNT2
GO_Biological_Process_2025	Transforming Growth Factor Beta Receptor Signaling Pathway (GO:0007179)	1/76	1.608201e-01	2.543741e-01	0	0	5.890074e+00	1.076393e+01	PTK2
GO_Biological_Process_2025	Nucleosome Organization (GO:0034728)	1/77	1.627576e-01	2.549869e-01	0	0	5.812281e+00	1.055216e+01	RSF1
GO_Biological_Process_2025	Cellular Response to Hypoxia (GO:0071456)	1/77	1.627576e-01	2.549869e-01	0	0	5.812281e+00	1.055216e+01	HYOU1
GO_Biological_Process_2025	Cellular Response to Decreased Oxygen Levels (GO:0036294)	1/78	1.646907e-01	2.567926e-01	0	0	5.736508e+00	1.034686e+01	HYOU1
GO_Biological_Process_2025	Regulation of Cell Cycle (GO:0051726)	2/318	1.659024e-01	2.573605e-01	0	0	2.824799e+00	5.074342e+00	HTRA2;PIM2
GO_Biological_Process_2025	Regulation of Transcription Elongation by RNA Polymerase II (GO:0034243)	1/79	1.666194e-01	2.573605e-01	0	0	5.662678e+00	1.014776e+01	INTS4
GO_Biological_Process_2025	Proteolysis (GO:0006508)	2/321	1.683470e-01	2.588139e-01	0	0	2.797806e+00	4.984928e+00	HTRA2;PLAT
GO_Biological_Process_2025	Negative Regulation of Neuron Apoptotic Process (GO:0043524)	1/81	1.704638e-01	2.596417e-01	0	0	5.520556e+00	9.767145e+00	HTRA2
GO_Biological_Process_2025	Negative Regulation of Cell Cycle (GO:0045786)	1/81	1.704638e-01	2.596417e-01	0	0	5.520556e+00	9.767145e+00	HTRA2
GO_Biological_Process_2025	Protein Tetramerization (GO:0051262)	1/83	1.742909e-01	2.630353e-01	0	0	5.385366e+00	9.408394e+00	CBR4
GO_Biological_Process_2025	Regulation of Protein Kinase Activity (GO:0045859)	1/83	1.742909e-01	2.630353e-01	0	0	5.385366e+00	9.408394e+00	PTK2
GO_Biological_Process_2025	Macromolecule Modification (GO:0043412)	1/84	1.761979e-01	2.646992e-01	0	0	5.320214e+00	9.236676e+00	PLAT
GO_Biological_Process_2025	Carbohydrate Metabolic Process (GO:0005975)	1/85	1.781006e-01	2.651363e-01	0	0	5.256614e+00	9.069795e+00	RPEL1
GO_Biological_Process_2025	Peptidyl-Lysine Modification (GO:0018205)	1/85	1.781006e-01	2.651363e-01	0	0	5.256614e+00	9.069795e+00	VIPAS39
GO_Biological_Process_2025	Integrin-Mediated Signaling Pathway (GO:0007229)	1/86	1.799991e-01	2.667554e-01	0	0	5.194510e+00	8.907564e+00	PTK2
GO_Biological_Process_2025	Regulation of Endothelial Cell Migration (GO:0010594)	1/88	1.837831e-01	2.675426e-01	0	0	5.074585e+00	8.596342e+00	PTK2
GO_Biological_Process_2025	Positive Regulation of Protein Kinase Activity (GO:0045860)	1/88	1.837831e-01	2.675426e-01	0	0	5.074585e+00	8.596342e+00	PTK2
GO_Biological_Process_2025	Positive Regulation of Ubiquitin-Dependent Protein Catabolic Process (GO:2000060)	1/88	1.837831e-01	2.675426e-01	0	0	5.074585e+00	8.596342e+00	PTK2
GO_Biological_Process_2025	Positive Regulation of Endothelial Cell Migration (GO:0010595)	1/88	1.837831e-01	2.675426e-01	0	0	5.074585e+00	8.596342e+00	ATP5F1A
GO_Biological_Process_2025	Mitochondrial Respiratory Chain Complex Assembly (GO:0033108)	1/90	1.875500e-01	2.706314e-01	0	0	4.960050e+00	8.301684e+00	SDHAF3
GO_Biological_Process_2025	Regulation of Protein Localization to Plasma Membrane (GO:1903076)	1/90	1.875500e-01	2.706314e-01	0	0	4.960050e+00	8.301684e+00	WNK4
GO_Biological_Process_2025	Positive Regulation of Intracellular Signal Transduction (GO:1902533)	3/652	1.887682e-01	2.709631e-01	0	0	2.075286e+00	3.459990e+00	VWF;PIM2;PTK2
GO_Biological_Process_2025	Regulation of Epithelial to Mesenchymal Transition (GO:0010717)	1/91	1.894271e-01	2.709631e-01	0	0	4.904691e+00	8.160185e+00	PTK2
GO_Biological_Process_2025	Regulation of Osteoblast Differentiation (GO:0045667)	1/92	1.912999e-01	2.724575e-01	0	0	4.850549e+00	8.022386e+00	PTK2
GO_Biological_Process_2025	Mitochondrial Translation (GO:0032543)	1/94	1.950329e-01	2.742129e-01	0	0	4.745759e+00	7.757355e+00	MRPL3
GO_Biological_Process_2025	Positive Regulation of Phosphorylation (GO:0042327)	1/94	1.950329e-01	2.742129e-01	0	0	4.745759e+00	7.757355e+00	PTK2
GO_Biological_Process_2025	Lipid Biosynthetic Process (GO:0008610)	1/94	1.950329e-01	2.742129e-01	0	0	4.745759e+00	7.757355e+00	CBR4
GO_Biological_Process_2025	Sodium Ion Transport (GO:0006814)	1/96	1.987490e-01	2.782487e-01	0	0	4.645380e+00	7.505598e+00	WNK4
GO_Biological_Process_2025	Cellular Response to Transforming Growth Factor Beta Stimulus (GO:0071560)	1/98	2.024484e-01	2.810359e-01	0	0	4.549141e+00	7.266208e+00	PTK2
GO_Biological_Process_2025	Positive Regulation of Protein Modification Process (GO:0031401)	1/98	2.024484e-01	2.810359e-01	0	0	4.549141e+00	7.266208e+00	PTK2
GO_Biological_Process_2025	Positive Regulation of Autophagy (GO:0010508)	1/99	2.042918e-01	2.824033e-01	0	0	4.502494e+00	7.150889e+00	PIM2
GO_Biological_Process_2025	Cellular Response to Chemical Stress (GO:0062197)	1/100	2.061310e-01	2.825713e-01	0	0	4.456790e+00	7.038356e+00	HTRA2
GO_Biological_Process_2025	Mitochondrial Gene Expression (GO:0140053)	1/100	2.061310e-01	2.825713e-01	0	0	4.456790e+00	7.038356e+00	MRPL3
GO_Biological_Process_2025	Cytoplasmic Translation (GO:0002181)	1/101	2.079661e-01	2.839039e-01	0	0	4.412000e+00	6.928518e+00	EIF2S2
GO_Biological_Process_2025	Gene Expression (GO:0010467)	2/381	2.183477e-01	2.963568e-01	0	0	2.347685e+00	3.572394e+00	MRPL3;GALNT2
GO_Biological_Process_2025	Protein Catabolic Process (GO:0030163)	1/107	2.188897e-01	2.963568e-01	0	0	4.161006e+00	6.321348e+00	HTRA2
GO_Biological_Process_2025	Cellular Response to Oxygen-Containing Compound (GO:1901701)	2/384	2.208895e-01	2.978387e-01	0	0	2.328891e+00	3.516842e+00	CD180;HTRA2
GO_Biological_Process_2025	Positive Regulation of Vasculature Development (GO:1904018)	1/109	2.224980e-01	2.987831e-01	0	0	4.083539e+00	6.136894e+00	PDCL3
GO_Biological_Process_2025	Endoplasmic Reticulum to Golgi Vesicle-Mediated Transport (GO:0006888)	1/112	2.278800e-01	3.047663e-01	0	0	3.972573e+00	5.875181e+00	HYOU1
GO_Biological_Process_2025	Mitotic Cell Cycle Phase Transition (GO:0044772)	1/113	2.296659e-01	3.059112e-01	0	0	3.936905e+00	5.791698e+00	PIM2
GO_Biological_Process_2025	Transforming Growth Factor Beta Receptor Superfamily Signaling Pathway (GO:0141091)	1/114	2.314477e-01	3.069247e-01	0	0	3.901868e+00	5.709999e+00	PTK2
GO_Biological_Process_2025	Protein Processing (GO:0016485)	1/115	2.332255e-01	3.069247e-01	0	0	3.867446e+00	5.630033e+00	HTRA2
GO_Biological_Process_2025	Intrinsic Apoptotic Signaling Pathway (GO:0097193)	1/115	2.332255e-01	3.069247e-01	0	0	3.867446e+00	5.630033e+00	HTRA2
GO_Biological_Process_2025	Positive Regulation of Epithelial Cell Proliferation (GO:0050679)	1/118	2.385348e-01	3.126611e-01	0	0	3.767711e+00	5.400035e+00	PDCL3
GO_Biological_Process_2025	Negative Regulation of Catabolic Process (GO:0009895)	1/120	2.420543e-01	3.160154e-01	0	0	3.704015e+00	5.254490e+00	PDCL3
GO_Biological_Process_2025	Cellular Response to Oxidative Stress (GO:0034599)	1/121	2.438081e-01	3.170469e-01	0	0	3.672963e+00	5.183924e+00	HTRA2
GO_Biological_Process_2025	Cellular Response to Molecule of Bacterial Origin (GO:0071219)	1/123	2.473038e-01	3.203266e-01	0	0	3.612386e+00	5.047001e+00	CD180
GO_Biological_Process_2025	Regulation of Mitotic Cell Cycle (GO:0007346)	1/124	2.490457e-01	3.213178e-01	0	0	3.582836e+00	4.980568e+00	PIM2
GO_Biological_Process_2025	Cellular Response to Lipopolysaccharide (GO:0071222)	1/125	2.507837e-01	3.222962e-01	0	0	3.553763e+00	4.915439e+00	CD180
GO_Biological_Process_2025	Positive Regulation of Angiogenesis (GO:0045766)	1/126	2.525177e-01	3.232620e-01	0	0	3.525156e+00	4.851579e+00	PDCL3
GO_Biological_Process_2025	Negative Regulation of MAPK Cascade (GO:0043409)	1/127	2.542478e-01	3.242153e-01	0	0	3.497002e+00	4.788954e+00	PEBP1
GO_Biological_Process_2025	RNA Biosynthetic Process (GO:0032774)	1/128	2.559740e-01	3.251562e-01	0	0	3.469291e+00	4.727532e+00	RSF1
GO_Biological_Process_2025	Regulation of Neuron Apoptotic Process (GO:0043523)	1/129	2.576963e-01	3.260849e-01	0	0	3.442014e+00	4.667280e+00	HTRA2
GO_Biological_Process_2025	Fatty Acid Metabolic Process (GO:0006631)	1/130	2.594147e-01	3.270016e-01	0	0	3.415159e+00	4.608168e+00	CBR4
GO_Biological_Process_2025	Neuron Projection Guidance (GO:0097485)	1/132	2.628398e-01	3.300545e-01	0	0	3.362680e+00	4.493249e+00	PTK2
GO_Biological_Process_2025	Regulation of GTPase Activity (GO:0043087)	1/134	2.662494e-01	3.330648e-01	0	0	3.311779e+00	4.382550e+00	PTK2
GO_Biological_Process_2025	Mitochondrion Organization (GO:0007005)	1/135	2.679484e-01	3.339205e-01	0	0	3.286899e+00	4.328717e+00	HTRA2
GO_Biological_Process_2025	protein-RNA Complex Assembly (GO:0022618)	1/138	2.730223e-01	3.389598e-01	0	0	3.214436e+00	4.172987e+00	EIF2S2
GO_Biological_Process_2025	Regulation of Cytoskeleton Organization (GO:0051493)	1/139	2.747060e-01	3.397679e-01	0	0	3.190982e+00	4.122921e+00	PTK2
GO_Biological_Process_2025	Protein Autophosphorylation (GO:0046777)	1/140	2.763858e-01	3.405653e-01	0	0	3.167866e+00	4.073740e+00	PTK2
GO_Biological_Process_2025	Regulation of Cell Adhesion (GO:0030155)	1/142	2.797341e-01	3.434050e-01	0	0	3.122616e+00	3.977950e+00	PTK2
GO_Biological_Process_2025	Protein Homooligomerization (GO:0051260)	1/143	2.814026e-01	3.441690e-01	0	0	3.100469e+00	3.931299e+00	CBR4
GO_Biological_Process_2025	Protein Glycosylation (GO:0006486)	1/145	2.847282e-01	3.469465e-01	0	0	3.057099e+00	3.840390e+00	GALNT2
GO_Biological_Process_2025	Negative Regulation of Protein Metabolic Process (GO:0051248)	1/146	2.863853e-01	3.476781e-01	0	0	3.035862e+00	3.796094e+00	PLAT
GO_Biological_Process_2025	Regulation of RNA Biosynthetic Process (GO:2001141)	2/465	2.900938e-01	3.508855e-01	0	0	1.913509e+00	2.368065e+00	ZNF626;RSF1
GO_Biological_Process_2025	Cellular Response to Growth Factor Stimulus (GO:0071363)	1/150	2.929764e-01	3.530741e-01	0	0	2.953766e+00	3.626230e+00	HTRA2
GO_Biological_Process_2025	Axon Guidance (GO:0007411)	1/152	2.962495e-01	3.557157e-01	0	0	2.914349e+00	3.545460e+00	PTK2
GO_Biological_Process_2025	Protein Maturation (GO:0051604)	1/158	3.059803e-01	3.660638e-01	0	0	2.802123e+00	3.318371e+00	GALNT2
GO_Biological_Process_2025	Response to Lipopolysaccharide (GO:0032496)	1/161	3.107963e-01	3.697040e-01	0	0	2.749167e+00	3.212725e+00	CD180
GO_Biological_Process_2025	Macroautophagy (GO:0016236)	1/162	3.123943e-01	3.697040e-01	0	0	2.731953e+00	3.178598e+00	VIPAS39
GO_Biological_Process_2025	+ Reg of Phosphatidylinositol 3-Kinase/Prot Kinase B Signal Transduction (GO:0051897)	1/162	3.123943e-01	3.697040e-01	0	0	2.731953e+00	3.178598e+00	PTK2
GO_Biological_Process_2025	RNA Splicing, via Transesterification Reactions With Bulged Adenosine as Nucleophile (GO:0000377)	1/171	3.266144e-01	3.824062e-01	0	0	2.586144e+00	2.893830e+00	PPIL3
GO_Biological_Process_2025	Heart Development (GO:0007507)	1/171	3.266144e-01	3.824062e-01	0	0	2.586144e+00	2.893830e+00	PTK2
GO_Biological_Process_2025	Positive Regulation of Protein Phosphorylation (GO:0001934)	1/171	3.266144e-01	3.824062e-01	0	0	2.586144e+00	2.893830e+00	PTK2
GO_Biological_Process_2025	Negative Regulation of Cellular Process (GO:0048523)	2/531	3.461993e-01	4.038992e-01	0	0	1.669101e+00	1.770484e+00	HTRA2;PIM2
GO_Biological_Process_2025	Macromolecule Biosynthetic Process (GO:0009059)	1/189	3.541969e-01	4.117695e-01	0	0	2.336407e+00	2.424962e+00	MRPL3
GO_Biological_Process_2025	Response to Endoplasmic Reticulum Stress (GO:0034976)	1/196	3.646222e-01	4.223969e-01	0	0	2.251738e+00	2.271764e+00	HYOU1
GO_Biological_Process_2025	Positive Regulation of RNA Biosynthetic Process (GO:1902680)	2/555	3.663075e-01	4.228603e-01	0	0	1.594690e+00	1.601519e+00	RSF1;PIM2
GO_Biological_Process_2025	Axonogenesis (GO:0007409)	1/200	3.705054e-01	4.262108e-01	0	0	2.206030e+00	2.190339e+00	PTK2
GO_Biological_Process_2025	Regulation of Cell Differentiation (GO:0045595)	1/201	3.719679e-01	4.264022e-01	0	0	2.194889e+00	2.170630e+00	PTK2
GO_Biological_Process_2025	DNA-templated Transcription (GO:0006351)	1/203	3.748829e-01	4.282516e-01	0	0	2.172937e+00	2.131959e+00	RSF1
GO_Biological_Process_2025	Positive Regulation of Canonical NF-kappaB Signal Transduction (GO:0043123)	1/204	3.763354e-01	4.284233e-01	0	0	2.162124e+00	2.112989e+00	PIM2
GO_Biological_Process_2025	mRNA Splicing, via Spliceosome (GO:0000398)	1/211	3.864109e-01	4.368700e-01	0	0	2.089312e+00	1.986631e+00	PPIL3
GO_Biological_Process_2025	Regulation of Angiogenesis (GO:0045765)	1/211	3.864109e-01	4.368700e-01	0	0	2.089312e+00	1.986631e+00	PDCL3
GO_Biological_Process_2025	Regulation of Phosphatidylinositol 3-Kinase/Protein Kinase B Signal Transduction (GO:0051896)	1/219	3.977309e-01	4.481283e-01	0	0	2.011825e+00	1.854861e+00	PTK2
GO_Biological_Process_2025	mRNA Processing (GO:0006397)	1/226	4.074681e-01	4.575324e-01	0	0	1.948543e+00	1.749388e+00	PPIL3
GO_Biological_Process_2025	Translation (GO:0006412)	1/232	4.156915e-01	4.651786e-01	0	0	1.897354e+00	1.665520e+00	MRPL3
GO_Biological_Process_2025	Positive Regulation of Programmed Cell Death (GO:0043068)	1/248	4.370788e-01	4.872643e-01	0	0	1.773009e+00	1.467417e+00	HTRA2
GO_Biological_Process_2025	Positive Regulation of Cell Motility (GO:2000147)	1/249	4.383898e-01	4.872643e-01	0	0	1.765771e+00	1.456137e+00	PTK2
GO_Biological_Process_2025	Lipid Metabolic Process (GO:0006629)	1/259	4.513363e-01	4.996989e-01	0	0	1.696469e+00	1.349613e+00	ATP5F1A
GO_Biological_Process_2025	Regulation of MAPK Cascade (GO:0043408)	1/260	4.526148e-01	4.996989e-01	0	0	1.689833e+00	1.339554e+00	PEBP1
GO_Biological_Process_2025	Chromatin Remodeling (GO:0006338)	1/262	4.551630e-01	5.008315e-01	0	0	1.676713e+00	1.319741e+00	RSF1
GO_Biological_Process_2025	Regulation of Canonical NF-kappaB Signal Transduction (GO:0043122)	1/270	4.652404e-01	5.102136e-01	0	0	1.626188e+00	1.244360e+00	PIM2
GO_Biological_Process_2025	Cellular Component Assembly (GO:0022607)	1/277	4.739083e-01	5.179928e-01	0	0	1.584380e+00	1.183122e+00	ARL6IP1
GO_Biological_Process_2025	Regulation of Gene Expression (GO:0010468)	3/1127	4.840585e-01	5.273353e-01	0	0	1.168791e+00	8.480156e-01	PDCL3;ZNF626;RSF1
GO_Biological_Process_2025	Central Nervous System Development (GO:0007417)	1/288	4.872524e-01	5.286174e-01	0	0	1.522803e+00	1.094854e+00	ACAN
GO_Biological_Process_2025	Cellular Response to Cytokine Stimulus (GO:0071345)	1/289	4.884489e-01	5.286174e-01	0	0	1.517438e+00	1.087275e+00	HTRA2
GO_Biological_Process_2025	RNA Processing (GO:0006396)	1/291	4.908338e-01	5.294568e-01	0	0	1.506820e+00	1.072328e+00	INTS4
GO_Biological_Process_2025	Negative Regulation of Intracellular Signal Transduction (GO:1902532)	1/297	4.979235e-01	5.336053e-01	0	0	1.475826e+00	1.029106e+00	PEBP1
GO_Biological_Process_2025	Positive Regulation of Cell Differentiation (GO:0045597)	1/297	4.979235e-01	5.336053e-01	0	0	1.475826e+00	1.029106e+00	PTK2
GO_Biological_Process_2025	Regulation of Intracellular Signal Transduction (GO:1902531)	1/302	5.037576e-01	5.381048e-01	0	0	1.450941e+00	9.948524e-01	VWF
GO_Biological_Process_2025	Protein Transport (GO:0015031)	1/308	5.106712e-01	5.437243e-01	0	0	1.422150e+00	9.557265e-01	VIPAS39
GO_Biological_Process_2025	Positive Regulation of Apoptotic Process (GO:0043065)	1/313	5.163604e-01	5.480083e-01	0	0	1.399003e+00	9.246714e-01	HTRA2
GO_Biological_Process_2025	Chromatin Organization (GO:0006325)	1/323	5.275454e-01	5.580786e-01	0	0	1.354865e+00	8.664641e-01	RSF1
GO_Biological_Process_2025	Intracellular Protein Transport (GO:0006886)	1/326	5.308512e-01	5.597758e-01	0	0	1.342154e+00	8.499504e-01	VIPAS39
GO_Biological_Process_2025	Regulation of Cell Population Proliferation (GO:0042127)	2/769	5.325912e-01	5.598163e-01	0	0	1.137075e+00	7.163583e-01	PIM2;PTK2
GO_Biological_Process_2025	Positive Regulation of Cell Migration (GO:0030335)	1/344	5.502164e-01	5.765007e-01	0	0	1.270554e+00	7.590843e-01	PTK2
GO_Biological_Process_2025	Positive Regulation of Macromolecule Biosynthetic Process (GO:0010557)	1/355	5.616634e-01	5.866262e-01	0	0	1.230383e+00	7.097495e-01	PDCL3
GO_Biological_Process_2025	Protein Localization (GO:0008104)	1/371	5.778064e-01	6.015770e-01	0	0	1.176216e+00	6.451738e-01	VIPAS39
GO_Biological_Process_2025	Negative Regulation of Cell Population Proliferation (GO:0008285)	1/379	5.856584e-01	6.078284e-01	0	0	1.150852e+00	6.157275e-01	PIM2
GO_Biological_Process_2025	Positive Regulation of Multicellular Organismal Process (GO:0051240)	1/407	6.120313e-01	6.332022e-01	0	0	1.069951e+00	5.253157e-01	PTK2
GO_Biological_Process_2025	DNA Damage Response (GO:0006974)	1/421	6.245947e-01	6.441744e-01	0	0	1.033545e+00	4.864404e-01	HTRA2
GO_Biological_Process_2025	Positive Regulation of Gene Expression (GO:0010628)	1/436	6.376138e-01	6.543778e-01	0	0	9.971392e-01	4.487351e-01	PDCL3
GO_Biological_Process_2025	Organelle Organization (GO:0006996)	1/437	6.384659e-01	6.543778e-01	0	0	9.948012e-01	4.463545e-01	HTRA2
GO_Biological_Process_2025	Negative Regulation of RNA Biosynthetic Process (GO:1902679)	1/470	6.655102e-01	6.799779e-01	0	0	9.232409e-01	3.759449e-01	RSF1
GO_Biological_Process_2025	Regulation of Cell Migration (GO:0030334)	1/479	6.725358e-01	6.850287e-01	0	0	9.054393e-01	3.591878e-01	PTK2
GO_Biological_Process_2025	Positive Regulation of Cell Population Proliferation (GO:0008284)	1/484	6.763762e-01	6.868142e-01	0	0	8.958362e-01	3.502771e-01	PTK2
GO_Biological_Process_2025	Regulation of DNA-templated Transcription (GO:0006355)	4/2139	7.395170e-01	7.486187e-01	0	0	7.948701e-01	2.398584e-01	ZNF626;RSF1;PIM2;VRTN
GO_Biological_Process_2025	Positive Regulation of Cellular Process (GO:0048522)	1/622	7.665943e-01	7.736489e-01	0	0	6.918232e-01	1.838849e-01	PTK2
GO_Biological_Process_2025	Positive Regulation of DNA-templated Transcription (GO:0045893)	2/1274	8.003553e-01	8.052504e-01	0	0	6.675958e-01	1.486733e-01	RSF1;PIM2
GO_Biological_Process_2025	Negative Regulation of DNA-templated Transcription (GO:0045892)	1/1006	9.071481e-01	9.099138e-01	0	0	4.189939e-01	4.083076e-02	RSF1
GO_Biological_Process_2025	Regulation of Transcription by RNA Polymerase II (GO:0006357)	1/2250	9.958966e-01	9.958966e-01	0	0	1.749419e-01	7.193368e-04	VRTN
