## Supplementary material for "Fatty Acid β-oxidation and Ferroptosis Define a Survival-Productivity Trade Off in CHO fed-Batch Bioreactors": GO_Biological_Process_2025.Mouse.enrichr.reports.txt

Gene_set	Term	Overlap	P-value	Adjusted P-value	Old P-value	Old Adjusted P-value	Odds Ratio	Combined Score	Genes
GO_Biological_Process_2025	Prevention of Polyspermy (GO:0060468)	1/5	1.748917e-03	3.338547e-02	0	0	8.328750e+02	5.287722e+03	PLAT
GO_Biological_Process_2025	Smooth Muscle Cell Migration (GO:0014909)	1/6	2.098387e-03	3.338547e-02	0	0	6.662667e+02	4.108591e+03	PLAT
GO_Biological_Process_2025	Negative Regulation of Plasminogen Activation (GO:0010757)	1/6	2.098387e-03	3.338547e-02	0	0	6.662667e+02	4.108591e+03	PLAT
GO_Biological_Process_2025	Plasminogen Activation (GO:0031639)	1/8	2.797015e-03	3.338547e-02	0	0	4.758571e+02	2.797661e+03	PLAT
GO_Biological_Process_2025	Golgi Ribbon Formation (GO:0090161)	1/9	3.146172e-03	3.338547e-02	0	0	4.163542e+02	2.398853e+03	GOLPH3
GO_Biological_Process_2025	Muscle Cell Migration (GO:0014812)	1/10	3.495224e-03	3.338547e-02	0	0	3.700741e+02	2.093271e+03	PLAT
GO_Biological_Process_2025	Negative Regulation of Fibrinolysis (GO:0051918)	1/11	3.844172e-03	3.338547e-02	0	0	3.330500e+02	1.852157e+03	PLAT
GO_Biological_Process_2025	Fibrinolysis (GO:0042730)	1/12	4.193015e-03	3.338547e-02	0	0	3.027576e+02	1.657396e+03	PLAT
GO_Biological_Process_2025	Protein Transport (GO:0015031)	2/308	4.716881e-03	3.338547e-02	0	0	2.573464e+01	1.378504e+02	GOLPH3;SCAMP2
GO_Biological_Process_2025	Regulation of Aerobic Respiration (GO:1903715)	1/14	4.890388e-03	3.338547e-02	0	0	2.561538e+02	1.362862e+03	ARL2
GO_Biological_Process_2025	Negative Regulation of Protein Processing (GO:0010955)	1/16	5.587342e-03	3.338547e-02	0	0	2.219778e+02	1.151455e+03	PLAT
GO_Biological_Process_2025	Regulation of Fibrinolysis (GO:0051917)	1/16	5.587342e-03	3.338547e-02	0	0	2.219778e+02	1.151455e+03	PLAT
GO_Biological_Process_2025	Regulation of Plasminogen Activation (GO:0010755)	1/16	5.587342e-03	3.338547e-02	0	0	2.219778e+02	1.151455e+03	PLAT
GO_Biological_Process_2025	Negative Regulation of GTPase Activity (GO:0034260)	1/17	5.935662e-03	3.338547e-02	0	0	2.080938e+02	1.066850e+03	ARL2
GO_Biological_Process_2025	Platelet-Derived Growth Factor Receptor Signaling Pathway (GO:0048008)	1/17	5.935662e-03	3.338547e-02	0	0	2.080938e+02	1.066850e+03	PLAT
GO_Biological_Process_2025	Leukocyte Tethering or Rolling (GO:0050901)	1/17	5.935662e-03	3.338547e-02	0	0	2.080938e+02	1.066850e+03	GOLPH3
GO_Biological_Process_2025	Establishment of Epithelial Cell Polarity (GO:0090162)	1/18	6.283878e-03	3.338547e-02	0	0	1.958431e+02	9.928793e+02	GOLPH3
GO_Biological_Process_2025	Regulation of Cellular Respiration (GO:0043457)	1/18	6.283878e-03	3.338547e-02	0	0	1.958431e+02	9.928793e+02	ARL2
GO_Biological_Process_2025	Maintenance of Protein Localization in Organelle (GO:0072595)	1/19	6.631989e-03	3.338547e-02	0	0	1.849537e+02	9.277001e+02	ARL2
GO_Biological_Process_2025	Leukocyte Adhesion to Vascular Endothelial Cell (GO:0061756)	1/19	6.631989e-03	3.338547e-02	0	0	1.849537e+02	9.277001e+02	GOLPH3
GO_Biological_Process_2025	Positive Regulation of Blood Coagulation (GO:0030194)	1/20	6.979996e-03	3.338547e-02	0	0	1.752105e+02	8.698689e+02	PLAT
GO_Biological_Process_2025	Lamellipodium Assembly (GO:0030032)	1/25	8.718464e-03	3.338547e-02	0	0	1.386736e+02	6.576336e+02	GOLPH3
GO_Biological_Process_2025	Regulation of Microtubule Polymerization or Depolymerization (GO:0031110)	1/27	9.413121e-03	3.338547e-02	0	0	1.279936e+02	5.971734e+02	ARL2
GO_Biological_Process_2025	Zymogen Activation (GO:0031638)	1/27	9.413121e-03	3.338547e-02	0	0	1.279936e+02	5.971734e+02	PLAT
GO_Biological_Process_2025	Positive Regulation of Microtubule Polymerization or Depolymerization (GO:0031112)	1/28	9.760292e-03	3.338547e-02	0	0	1.232469e+02	5.705633e+02	ARL2
GO_Biological_Process_2025	DNA-templated Transcription Elongation (GO:0006354)	1/29	1.010736e-02	3.338547e-02	0	0	1.188393e+02	5.460061e+02	GTF2F1
GO_Biological_Process_2025	Regulation of Supramolecular Fiber Organization (GO:1902903)	1/29	1.010736e-02	3.338547e-02	0	0	1.188393e+02	5.460061e+02	ARL2
GO_Biological_Process_2025	Transcription Elongation by RNA Polymerase II (GO:0006368)	1/29	1.010736e-02	3.338547e-02	0	0	1.188393e+02	5.460061e+02	GTF2F1
GO_Biological_Process_2025	Regulation of Mitochondrion Organization (GO:0010821)	1/30	1.045432e-02	3.338547e-02	0	0	1.147356e+02	5.232793e+02	GOLPH3
GO_Biological_Process_2025	Positive Regulation of Microtubule Polymerization (GO:0031116)	1/30	1.045432e-02	3.338547e-02	0	0	1.147356e+02	5.232793e+02	ARL2
GO_Biological_Process_2025	Lamellipodium Organization (GO:0097581)	1/30	1.045432e-02	3.338547e-02	0	0	1.147356e+02	5.232793e+02	GOLPH3
GO_Biological_Process_2025	Golgi to Plasma Membrane Protein Transport (GO:0043001)	1/31	1.080118e-02	3.338547e-02	0	0	1.109056e+02	5.021914e+02	GOLPH3
GO_Biological_Process_2025	Negative Regulation of Blood Coagulation (GO:0030195)	1/31	1.080118e-02	3.338547e-02	0	0	1.109056e+02	5.021914e+02	PLAT
GO_Biological_Process_2025	Protein Localization to Golgi Apparatus (GO:0034067)	1/32	1.114794e-02	3.344381e-02	0	0	1.073226e+02	4.825761e+02	GOLPH3
GO_Biological_Process_2025	Regulation of Protein Polymerization (GO:0032271)	1/34	1.184114e-02	3.450845e-02	0	0	1.008081e+02	4.472024e+02	ARL2
GO_Biological_Process_2025	Negative Regulation of Hydrolase Activity (GO:0051346)	1/36	1.253392e-02	3.551276e-02	0	0	9.503810e+01	4.162019e+02	ARL2
GO_Biological_Process_2025	Negative Regulation of Proteolysis (GO:0045861)	1/40	1.391823e-02	3.622503e-02	0	0	8.527350e+01	3.645063e+02	PLAT
GO_Biological_Process_2025	Establishment of Protein Localization to Extracellular Region (GO:0035592)	1/40	1.391823e-02	3.622503e-02	0	0	8.527350e+01	3.645063e+02	GOLPH3
GO_Biological_Process_2025	Establishment of Protein Localization to Plasma Membrane (GO:0061951)	1/41	1.426405e-02	3.622503e-02	0	0	8.313750e+01	3.533355e+02	GOLPH3
GO_Biological_Process_2025	Regulation of Glycolytic Process (GO:0006110)	1/42	1.460976e-02	3.622503e-02	0	0	8.110569e+01	3.427579e+02	ARL2
GO_Biological_Process_2025	Notch Signaling Pathway (GO:0007219)	1/42	1.460976e-02	3.622503e-02	0	0	8.110569e+01	3.427579e+02	DTX2
GO_Biological_Process_2025	Carbohydrate Derivative Biosynthetic Process (GO:1901137)	1/44	1.530088e-02	3.622503e-02	0	0	7.732558e+01	3.232089e+02	GOLPH3
GO_Biological_Process_2025	Cellular Response to Ketone (GO:1901655)	1/45	1.564628e-02	3.622503e-02	0	0	7.556439e+01	3.141606e+02	GOLPH3
GO_Biological_Process_2025	Regulation of Cell-Substrate Adhesion (GO:0010810)	1/46	1.599158e-02	3.622503e-02	0	0	7.388148e+01	3.055511e+02	ARL2
GO_Biological_Process_2025	Retrograde Vesicle-Mediated Transport, Golgi to Endoplasmic Reticulum (GO:0006890)	1/47	1.633678e-02	3.622503e-02	0	0	7.227174e+01	2.973502e+02	GOLPH3
GO_Biological_Process_2025	Bicellular Tight Junction Assembly (GO:0070830)	1/47	1.633678e-02	3.622503e-02	0	0	7.227174e+01	2.973502e+02	ARL2
GO_Biological_Process_2025	Negative Regulation of Protein Binding (GO:0032091)	1/50	1.737174e-02	3.671786e-02	0	0	6.783673e+01	2.749362e+02	GTF2F1
GO_Biological_Process_2025	Glycoprotein Metabolic Process (GO:0009100)	1/52	1.806120e-02	3.671786e-02	0	0	6.516993e+01	2.615914e+02	GOLPH3
GO_Biological_Process_2025	Regulation of Microtubule Polymerization (GO:0031113)	1/53	1.840577e-02	3.671786e-02	0	0	6.391346e+01	2.553401e+02	ARL2
GO_Biological_Process_2025	Regulation of Proteolysis (GO:0030162)	1/53	1.840577e-02	3.671786e-02	0	0	6.391346e+01	2.553401e+02	PLAT
GO_Biological_Process_2025	Tight Junction Assembly (GO:0120192)	1/54	1.875024e-02	3.671786e-02	0	0	6.270440e+01	2.493471e+02	ARL2
GO_Biological_Process_2025	Apical Junction Assembly (GO:0043297)	1/54	1.875024e-02	3.671786e-02	0	0	6.270440e+01	2.493471e+02	ARL2
GO_Biological_Process_2025	Golgi to Plasma Membrane Transport (GO:0006893)	1/55	1.909461e-02	3.671786e-02	0	0	6.154012e+01	2.435973e+02	GOLPH3
GO_Biological_Process_2025	Cellular Response to Alcohol (GO:0097306)	1/56	1.943887e-02	3.671786e-02	0	0	6.041818e+01	2.380767e+02	GOLPH3
GO_Biological_Process_2025	Protein Secretion (GO:0009306)	1/60	2.081488e-02	3.847774e-02	0	0	5.631073e+01	2.180401e+02	GOLPH3
GO_Biological_Process_2025	post-Golgi Vesicle-Mediated Transport (GO:0006892)	1/61	2.115863e-02	3.847774e-02	0	0	5.536944e+01	2.134884e+02	SCAMP2
GO_Biological_Process_2025	DNA-templated Transcription Initiation (GO:0006352)	1/62	2.150227e-02	3.847774e-02	0	0	5.445902e+01	2.091007e+02	GTF2F1
GO_Biological_Process_2025	Negative Regulation of Binding (GO:0051100)	1/66	2.287580e-02	4.022985e-02	0	0	5.109744e+01	1.930295e+02	GTF2F1
GO_Biological_Process_2025	Positive Regulation of Protein Polymerization (GO:0032273)	1/71	2.459039e-02	4.127453e-02	0	0	4.743571e+01	1.757683e+02	ARL2
GO_Biological_Process_2025	Positive Regulation of TOR Signaling (GO:0032008)	1/73	2.527550e-02	4.127453e-02	0	0	4.611343e+01	1.696015e+02	GOLPH3
GO_Biological_Process_2025	Positive Regulation of Protein Transport (GO:0051222)	1/73	2.527550e-02	4.127453e-02	0	0	4.611343e+01	1.696015e+02	GOLPH3
GO_Biological_Process_2025	Positive Regulation of Cell-Substrate Adhesion (GO:0010811)	1/73	2.527550e-02	4.127453e-02	0	0	4.611343e+01	1.696015e+02	ARL2
GO_Biological_Process_2025	Positive Regulation of Secretion by Cell (GO:1903532)	1/75	2.596020e-02	4.127453e-02	0	0	4.486261e+01	1.638019e+02	GOLPH3
GO_Biological_Process_2025	Positive Regulation of Protein Secretion (GO:0050714)	1/76	2.630240e-02	4.127453e-02	0	0	4.426222e+01	1.610302e+02	GOLPH3
GO_Biological_Process_2025	Glycoprotein Biosynthetic Process (GO:0009101)	1/76	2.630240e-02	4.127453e-02	0	0	4.426222e+01	1.610302e+02	GOLPH3
GO_Biological_Process_2025	Regulation of Protein Binding (GO:0043393)	1/78	2.698648e-02	4.170638e-02	0	0	4.310823e+01	1.557250e+02	GTF2F1
GO_Biological_Process_2025	Regulation of TOR Signaling (GO:0032006)	1/80	2.767015e-02	4.212471e-02	0	0	4.201266e+01	1.507163e+02	GOLPH3
GO_Biological_Process_2025	Macromolecule Modification (GO:0043412)	1/84	2.903626e-02	4.355439e-02	0	0	3.997992e+01	1.414973e+02	PLAT
GO_Biological_Process_2025	Establishment of Protein Localization to Organelle (GO:0072594)	1/90	3.108234e-02	4.594780e-02	0	0	3.727341e+01	1.293803e+02	GOLPH3
GO_Biological_Process_2025	Positive Regulation of Cell Adhesion (GO:0045785)	1/92	3.176354e-02	4.628401e-02	0	0	3.645055e+01	1.257338e+02	ARL2
GO_Biological_Process_2025	Regulation of Organelle Organization (GO:0033043)	1/97	3.346475e-02	4.770878e-02	0	0	3.454340e+01	1.173530e+02	GOLPH3
GO_Biological_Process_2025	Positive Regulation of Supramolecular Fiber Organization (GO:1902905)	1/98	3.380469e-02	4.770878e-02	0	0	3.418557e+01	1.157918e+02	ARL2
GO_Biological_Process_2025	Regulation of Protein Secretion (GO:0050708)	1/99	3.414452e-02	4.770878e-02	0	0	3.383503e+01	1.142661e+02	GOLPH3
GO_Biological_Process_2025	Transcription Initiation at RNA Polymerase II Promoter (GO:0006367)	1/123	4.226982e-02	5.826381e-02	0	0	2.714617e+01	8.588186e+01	GTF2F1
GO_Biological_Process_2025	Protein Localization to Nucleus (GO:0034504)	1/127	4.361833e-02	5.899251e-02	0	0	2.627910e+01	8.231344e+01	ARL2
GO_Biological_Process_2025	Golgi Organization (GO:0007030)	1/128	4.395520e-02	5.899251e-02	0	0	2.607087e+01	8.146062e+01	GOLPH3
GO_Biological_Process_2025	Regulation of GTPase Activity (GO:0043087)	1/134	4.597430e-02	6.090102e-02	0	0	2.488722e+01	7.664449e+01	ARL2
GO_Biological_Process_2025	Protein Targeting (GO:0006605)	1/136	4.664652e-02	6.099929e-02	0	0	2.451605e+01	7.514554e+01	GOLPH3
GO_Biological_Process_2025	Negative Regulation of Protein Metabolic Process (GO:0051248)	1/146	5.000153e-02	6.455893e-02	0	0	2.281379e+01	6.834332e+01	PLAT
GO_Biological_Process_2025	Positive Regulation of Response to External Stimulus (GO:0032103)	1/163	5.568182e-02	7.099432e-02	0	0	2.040226e+01	5.892381e+01	PLAT
GO_Biological_Process_2025	Cellular Response to Nitrogen Compound (GO:1901699)	1/169	5.767967e-02	7.263366e-02	0	0	1.966766e+01	5.610889e+01	GOLPH3
GO_Biological_Process_2025	Nitrogen Compound Transport (GO:0071705)	1/172	5.867723e-02	7.298875e-02	0	0	1.931969e+01	5.478491e+01	SCAMP2
GO_Biological_Process_2025	Macromolecule Biosynthetic Process (GO:0009059)	1/189	6.431302e-02	7.903527e-02	0	0	1.755762e+01	4.817800e+01	GOLPH3
GO_Biological_Process_2025	Endomembrane System Organization (GO:0010256)	1/196	6.662521e-02	8.090205e-02	0	0	1.692137e+01	4.583444e+01	GOLPH3
GO_Biological_Process_2025	Transcription by RNA Polymerase II (GO:0006366)	1/200	6.794427e-02	8.153312e-02	0	0	1.657789e+01	4.457906e+01	GTF2F1
GO_Biological_Process_2025	DNA-templated Transcription (GO:0006351)	1/203	6.893251e-02	8.175716e-02	0	0	1.632921e+01	4.367455e+01	GTF2F1
GO_Biological_Process_2025	Plasma Membrane Bounded Cell Projection Assembly (GO:0120031)	1/277	9.302651e-02	1.090656e-01	0	0	1.190640e+01	2.827616e+01	GOLPH3
GO_Biological_Process_2025	Cell Surface Receptor Protein Tyrosine Kinase Signaling Pathway (GO:0007169)	1/296	9.912586e-02	1.148959e-01	0	0	1.112881e+01	2.572275e+01	PLAT
GO_Biological_Process_2025	Protein Modification by Small Protein Conjugation (GO:0032446)	1/316	1.055082e-01	1.209195e-01	0	0	1.041164e+01	2.341543e+01	DTX2
GO_Biological_Process_2025	Proteolysis (GO:0006508)	1/321	1.070977e-01	1.213774e-01	0	0	1.024635e+01	2.289049e+01	PLAT
GO_Biological_Process_2025	Protein Ubiquitination (GO:0016567)	1/369	1.222343e-01	1.370099e-01	0	0	8.888134e+00	1.868122e+01	DTX2
GO_Biological_Process_2025	Gene Expression (GO:0010467)	1/381	1.259839e-01	1.385180e-01	0	0	8.602193e+00	1.782031e+01	GOLPH3
GO_Biological_Process_2025	Negative Regulation of Programmed Cell Death (GO:0043069)	1/382	1.262958e-01	1.385180e-01	0	0	8.579178e+00	1.775142e+01	GOLPH3
GO_Biological_Process_2025	Organelle Organization (GO:0006996)	1/437	1.433011e-01	1.554969e-01	0	0	7.475917e+00	1.452427e+01	GOLPH3
GO_Biological_Process_2025	Negative Regulation of Apoptotic Process (GO:0043066)	1/475	1.548838e-01	1.662963e-01	0	0	6.863221e+00	1.280046e+01	GOLPH3
GO_Biological_Process_2025	Protein Modification Process (GO:0036211)	1/545	1.758693e-01	1.868611e-01	0	0	5.958640e+00	1.035620e+01	PLAT
GO_Biological_Process_2025	Protein Metabolic Process (GO:0019538)	1/614	1.961162e-01	2.062253e-01	0	0	5.269168e+00	8.583727e+00	PLAT
GO_Biological_Process_2025	Positive Regulation of Intracellular Signal Transduction (GO:1902533)	1/652	2.070835e-01	2.155359e-01	0	0	4.951869e+00	7.797376e+00	GOLPH3
GO_Biological_Process_2025	Regulation of Apoptotic Process (GO:0042981)	1/704	2.218834e-01	2.286072e-01	0	0	4.573257e+00	6.885511e+00	GOLPH3
GO_Biological_Process_2025	Positive Regulation of Transcription by RNA Polymerase II (GO:0045944)	1/983	2.973148e-01	3.032611e-01	0	0	3.226578e+00	3.913723e+00	GTF2F1
GO_Biological_Process_2025	Positive Regulation of DNA-templated Transcription (GO:0045893)	1/1274	3.692250e-01	3.728807e-01	0	0	2.450903e+00	2.441956e+00	GTF2F1
GO_Biological_Process_2025	Regulation of Transcription by RNA Polymerase II (GO:0006357)	1/2250	5.663679e-01	5.663679e-01	0	0	1.314955e+00	7.475667e-01	GTF2F1
