## Supplementary material for "Fatty Acid β-oxidation and Ferroptosis Define a Survival-Productivity Trade Off in CHO fed-Batch Bioreactors": GO_Biological_Process_2025.Mouse.enrichr.reports.txt

Gene_set	Term	Overlap	P-value	Adjusted P-value	Old P-value	Old Adjusted P-value	Odds Ratio	Combined Score	Genes
GO_Biological_Process_2025	Metaphase Chromosome Alignment (GO:0051310)	2/55	2.640179e-04	1.094930e-02	0	0	1.074825e+02	8.856012e+02	PDCD6IP;KPNB1
GO_Biological_Process_2025	Mitotic Metaphase Chromosome Alignment (GO:0007080)	2/56	2.737325e-04	1.094930e-02	0	0	1.054868e+02	8.653459e+02	PDCD6IP;KPNB1
GO_Biological_Process_2025	Mitotic Sister Chromatid Segregation (GO:0000070)	2/120	1.250308e-03	3.334155e-02	0	0	4.811864e+01	3.216426e+02	PDCD6IP;KPNB1
GO_Biological_Process_2025	Extracellular Exosome Biogenesis (GO:0097734)	1/5	2.248161e-03	3.894272e-02	0	0	6.245938e+02	3.808550e+03	PDCD6IP
GO_Biological_Process_2025	Astral Microtubule Organization (GO:0030953)	1/9	4.043466e-03	3.894272e-02	0	0	3.122344e+02	1.720615e+03	KPNB1
GO_Biological_Process_2025	- Reg of Mt Outer Membrane Permeabilization Inv in Apoptotic Sgnlng Pway (GO:1901029)	1/11	4.940043e-03	3.894272e-02	0	0	2.497625e+02	1.326334e+03	SLC25A6
GO_Biological_Process_2025	Positive Regulation of Cholesterol Biosynthetic Process (GO:0045542)	1/12	5.388063e-03	3.894272e-02	0	0	2.270455e+02	1.185988e+03	KPNB1
GO_Biological_Process_2025	Negative Regulation of Mitochondrial Membrane Permeability (GO:0035795)	1/12	5.388063e-03	3.894272e-02	0	0	2.270455e+02	1.185988e+03	SLC25A6
GO_Biological_Process_2025	Protein Insertion Into Mitochondrial Inner Membrane (GO:0045039)	1/12	5.388063e-03	3.894272e-02	0	0	2.270455e+02	1.185988e+03	TIMM10
GO_Biological_Process_2025	Positive Regulation of Sterol Biosynthetic Process (GO:0106120)	1/12	5.388063e-03	3.894272e-02	0	0	2.270455e+02	1.185988e+03	KPNB1
GO_Biological_Process_2025	Establishment of Spindle Localization (GO:0051293)	1/14	6.283564e-03	3.894272e-02	0	0	1.920962e+02	9.738925e+02	KPNB1
GO_Biological_Process_2025	Positive Regulation of Exosomal Secretion (GO:1903543)	1/14	6.283564e-03	3.894272e-02	0	0	1.920962e+02	9.738925e+02	PDCD6IP
GO_Biological_Process_2025	Positive Regulation of Cholesterol Metabolic Process (GO:0090205)	1/17	7.625474e-03	3.894272e-02	0	0	1.560547e+02	7.609634e+02	KPNB1
GO_Biological_Process_2025	NLS-bearing Protein Import Into Nucleus (GO:0006607)	1/18	8.072419e-03	3.894272e-02	0	0	1.468676e+02	7.077996e+02	KPNB1
GO_Biological_Process_2025	Regulation of Exosomal Secretion (GO:1903541)	1/18	8.072419e-03	3.894272e-02	0	0	1.468676e+02	7.077996e+02	PDCD6IP
GO_Biological_Process_2025	Positive Regulation of Alcohol Biosynthetic Process (GO:1902932)	1/19	8.519186e-03	3.894272e-02	0	0	1.387014e+02	6.609724e+02	KPNB1
GO_Biological_Process_2025	Intracellular Protein Transport (GO:0006886)	2/326	8.840530e-03	3.894272e-02	0	0	1.734303e+01	8.200495e+01	TIMM10;KPNB1
GO_Biological_Process_2025	Reg of Mt Outer Membrane Permeabilization Inv in Apoptotic Sgnlng Pway (GO:1901028)	1/20	8.965773e-03	3.894272e-02	0	0	1.313947e+02	6.194396e+02	SLC25A6
GO_Biological_Process_2025	Midbody Abscission (GO:0061952)	1/21	9.412182e-03	3.894272e-02	0	0	1.248187e+02	5.823731e+02	PDCD6IP
GO_Biological_Process_2025	Regulation of Mitotic Spindle Assembly (GO:1901673)	1/22	9.858413e-03	3.894272e-02	0	0	1.188690e+02	5.491073e+02	PDCD6IP
GO_Biological_Process_2025	Regulation of Cholesterol Biosynthetic Process (GO:0045540)	1/23	1.030446e-02	3.894272e-02	0	0	1.134602e+02	5.191007e+02	KPNB1
GO_Biological_Process_2025	Mitotic Cytokinetic Process (GO:1902410)	1/24	1.075034e-02	3.894272e-02	0	0	1.085217e+02	4.919093e+02	PDCD6IP
GO_Biological_Process_2025	Regulation of Centrosome Cycle (GO:0046605)	1/25	1.119603e-02	3.894272e-02	0	0	1.039948e+02	4.671650e+02	PDCD6IP
GO_Biological_Process_2025	Establishment of Protein Localization to Mitochondrial Membrane (GO:0090151)	1/28	1.253205e-02	3.961844e-02	0	0	9.242593e+01	4.047762e+02	TIMM10
GO_Biological_Process_2025	Multivesicular Body Assembly (GO:0036258)	1/30	1.342183e-02	3.961844e-02	0	0	8.604310e+01	3.709209e+02	PDCD6IP
GO_Biological_Process_2025	Multivesicular Body Organization (GO:0036257)	1/31	1.386645e-02	3.961844e-02	0	0	8.317083e+01	3.558283e+02	PDCD6IP
GO_Biological_Process_2025	Regulation of Spindle Assembly (GO:0090169)	1/31	1.386645e-02	3.961844e-02	0	0	8.317083e+01	3.558283e+02	PDCD6IP
GO_Biological_Process_2025	Regulation of Centrosome Duplication (GO:0010824)	1/31	1.386645e-02	3.961844e-02	0	0	8.317083e+01	3.558283e+02	PDCD6IP
GO_Biological_Process_2025	Organophosphate Biosynthetic Process (GO:0090407)	1/34	1.519926e-02	3.993846e-02	0	0	7.559848e+01	3.164937e+02	MOCS2
GO_Biological_Process_2025	Establishment of Mitotic Spindle Localization (GO:0040001)	1/36	1.608691e-02	3.993846e-02	0	0	7.127143e+01	2.943331e+02	KPNB1
GO_Biological_Process_2025	Establishment or Maintenance of Epithelial Cell Apical/Basal Polarity (GO:0045197)	1/36	1.608691e-02	3.993846e-02	0	0	7.127143e+01	2.943331e+02	PDCD6IP
GO_Biological_Process_2025	O-glycan Processing (GO:0016266)	1/38	1.697384e-02	3.993846e-02	0	0	6.741216e+01	2.747775e+02	GXYLT1
GO_Biological_Process_2025	Inner Mitochondrial Membrane Organization (GO:0007007)	1/38	1.697384e-02	3.993846e-02	0	0	6.741216e+01	2.747775e+02	TIMM10
GO_Biological_Process_2025	Positive Regulation of Exocytosis (GO:0045921)	1/38	1.697384e-02	3.993846e-02	0	0	6.741216e+01	2.747775e+02	PDCD6IP
GO_Biological_Process_2025	Regulation of Mitotic Spindle Organization (GO:0060236)	1/41	1.830292e-02	4.089029e-02	0	0	6.234687e+01	2.494308e+02	PDCD6IP
GO_Biological_Process_2025	RNA Transport (GO:0050658)	1/43	1.918808e-02	4.089029e-02	0	0	5.937202e+01	2.347253e+02	KPNB1
GO_Biological_Process_2025	Mitochondrial Transport (GO:0006839)	1/43	1.918808e-02	4.089029e-02	0	0	5.937202e+01	2.347253e+02	TIMM10
GO_Biological_Process_2025	Negative Regulation of Organelle Organization (GO:0010639)	1/44	1.963039e-02	4.089029e-02	0	0	5.798837e+01	2.279335e+02	SLC25A6
GO_Biological_Process_2025	Establishment of Protein Localization to Mitochondrion (GO:0072655)	1/45	2.007253e-02	4.089029e-02	0	0	5.666761e+01	2.214799e+02	TIMM10
GO_Biological_Process_2025	Bicellular Tight Junction Assembly (GO:0070830)	1/47	2.095627e-02	4.089029e-02	0	0	5.419837e+01	2.094939e+02	PDCD6IP
GO_Biological_Process_2025	Mitotic Spindle Assembly (GO:0090307)	1/47	2.095627e-02	4.089029e-02	0	0	5.419837e+01	2.094939e+02	KPNB1
GO_Biological_Process_2025	Cytoplasmic Microtubule Organization (GO:0031122)	1/53	2.360325e-02	4.352740e-02	0	0	4.793029e+01	1.795646e+02	KPNB1
GO_Biological_Process_2025	Apical Junction Assembly (GO:0043297)	1/54	2.404380e-02	4.352740e-02	0	0	4.702358e+01	1.752982e+02	PDCD6IP
GO_Biological_Process_2025	Tight Junction Assembly (GO:0120192)	1/54	2.404380e-02	4.352740e-02	0	0	4.702358e+01	1.752982e+02	PDCD6IP
GO_Biological_Process_2025	Nucleus Organization (GO:0006997)	1/55	2.448416e-02	4.352740e-02	0	0	4.615046e+01	1.712057e+02	PDCD6IP
GO_Biological_Process_2025	Microtubule Cytoskeleton Organization Involved in Mitosis (GO:1902850)	1/59	2.624387e-02	4.541848e-02	0	0	4.295905e+01	1.563848e+02	KPNB1
GO_Biological_Process_2025	Protein Targeting to Mitochondrion (GO:0006626)	1/60	2.668335e-02	4.541848e-02	0	0	4.222881e+01	1.530252e+02	TIMM10
GO_Biological_Process_2025	Mitotic Cytokinesis (GO:0000281)	1/62	2.756180e-02	4.593633e-02	0	0	4.084016e+01	1.466703e+02	PDCD6IP
GO_Biological_Process_2025	Positive Regulation of Organelle Assembly (GO:1902117)	1/65	2.887814e-02	4.714798e-02	0	0	3.891992e+01	1.379583e+02	PDCD6IP
GO_Biological_Process_2025	Heterochromatin Formation (GO:0031507)	1/73	3.238064e-02	5.019549e-02	0	0	3.458160e+01	1.186216e+02	H2AC20
GO_Biological_Process_2025	Spindle Assembly (GO:0051225)	1/73	3.238064e-02	5.019549e-02	0	0	3.458160e+01	1.186216e+02	KPNB1
GO_Biological_Process_2025	Negative Regulation of Apoptotic Signaling Pathway (GO:2001234)	1/74	3.281766e-02	5.019549e-02	0	0	3.410616e+01	1.165335e+02	SLC25A6
GO_Biological_Process_2025	Import Into Nucleus (GO:0051170)	1/75	3.325451e-02	5.019549e-02	0	0	3.364358e+01	1.145081e+02	KPNB1
GO_Biological_Process_2025	Proteolysis Involved in Protein Catabolic Process (GO:0051603)	1/80	3.543612e-02	5.154344e-02	0	0	3.150633e+01	1.052319e+02	PDCD6IP
GO_Biological_Process_2025	Protein Import Into Nucleus (GO:0006606)	1/80	3.543612e-02	5.154344e-02	0	0	3.150633e+01	1.052319e+02	KPNB1
GO_Biological_Process_2025	Cytoskeleton-Dependent Cytokinesis (GO:0061640)	1/84	3.717825e-02	5.217502e-02	0	0	2.998193e+01	9.870145e+01	PDCD6IP
GO_Biological_Process_2025	Regulation of Organelle Assembly (GO:1902115)	1/86	3.804827e-02	5.217502e-02	0	0	2.927353e+01	9.569223e+01	PDCD6IP
GO_Biological_Process_2025	Establishment of Protein Localization to Organelle (GO:0072594)	1/90	3.978620e-02	5.217502e-02	0	0	2.795225e+01	9.012462e+01	KPNB1
GO_Biological_Process_2025	Mitotic Spindle Organization (GO:0007052)	1/90	3.978620e-02	5.217502e-02	0	0	2.795225e+01	9.012462e+01	KPNB1
GO_Biological_Process_2025	Protein O-linked Glycosylation (GO:0006493)	1/91	4.022025e-02	5.217502e-02	0	0	2.764028e+01	8.881884e+01	GXYLT1
GO_Biological_Process_2025	ERAD Pathway (GO:0036503)	1/91	4.022025e-02	5.217502e-02	0	0	2.764028e+01	8.881884e+01	UBE4A
GO_Biological_Process_2025	Sensory Perception of Mechanical Stimulus (GO:0050954)	1/92	4.065413e-02	5.217502e-02	0	0	2.733516e+01	8.754510e+01	TIMM10
GO_Biological_Process_2025	Positive Regulation of Cellular Component Biogenesis (GO:0044089)	1/93	4.108783e-02	5.217502e-02	0	0	2.703668e+01	8.630227e+01	PDCD6IP
GO_Biological_Process_2025	Sensory Perception of Sound (GO:0007605)	1/96	4.238788e-02	5.298485e-02	0	0	2.617895e+01	8.274885e+01	TIMM10
GO_Biological_Process_2025	Negative Regulation of Gene Expression, Epigenetic (GO:0045814)	1/110	4.843410e-02	5.961120e-02	0	0	2.280046e+01	6.902955e+01	H2AC20
GO_Biological_Process_2025	Protein Complex Oligomerization (GO:0051259)	1/116	5.101494e-02	6.183629e-02	0	0	2.160435e+01	6.428669e+01	PDCD6IP
GO_Biological_Process_2025	Protein Localization to Nucleus (GO:0034504)	1/127	5.573031e-02	6.654365e-02	0	0	1.970734e+01	5.689965e+01	KPNB1
GO_Biological_Process_2025	Protein Targeting (GO:0006605)	1/136	5.957284e-02	7.008570e-02	0	0	1.838519e+01	5.185644e+01	TIMM10
GO_Biological_Process_2025	Protein Homooligomerization (GO:0051260)	1/143	6.255186e-02	7.252390e-02	0	0	1.747271e+01	4.843015e+01	PDCD6IP
GO_Biological_Process_2025	Macroautophagy (GO:0016236)	1/162	7.059553e-02	8.068061e-02	0	0	1.539596e+01	4.081144e+01	PDCD6IP
GO_Biological_Process_2025	Membrane Organization (GO:0061024)	1/173	7.522430e-02	8.475978e-02	0	0	1.440334e+01	3.726549e+01	PDCD6IP
GO_Biological_Process_2025	Response to Endoplasmic Reticulum Stress (GO:0034976)	1/196	8.483648e-02	9.426275e-02	0	0	1.268974e+01	3.130597e+01	UBE4A
GO_Biological_Process_2025	Protein Polyubiquitination (GO:0000209)	1/228	9.806220e-02	1.074654e-01	0	0	1.088326e+01	2.527260e+01	UBE4A
GO_Biological_Process_2025	Organelle Assembly (GO:0070925)	1/346	1.453761e-01	1.571634e-01	0	0	7.118116e+00	1.372680e+01	PDCD6IP
GO_Biological_Process_2025	Protein Ubiquitination (GO:0016567)	1/369	1.543370e-01	1.636838e-01	0	0	6.665421e+00	1.245512e+01	UBE4A
GO_Biological_Process_2025	Proteasomal Protein Catabolic Process (GO:0010498)	1/372	1.554996e-01	1.636838e-01	0	0	6.610512e+00	1.230290e+01	UBE4A
GO_Biological_Process_2025	Organelle Organization (GO:0006996)	1/437	1.803435e-01	1.873699e-01	0	0	5.606365e+00	9.603096e+00	PDCD6IP
GO_Biological_Process_2025	Regulation of RNA Biosynthetic Process (GO:2001141)	1/465	1.908438e-01	1.957372e-01	0	0	5.260506e+00	8.712978e+00	MLF2
GO_Biological_Process_2025	Regulation of Gene Expression (GO:0010468)	1/1127	4.067302e-01	4.118787e-01	0	0	2.094250e+00	1.883998e+00	MLF2
GO_Biological_Process_2025	Regulation of DNA-templated Transcription (GO:0006355)	1/2139	6.387655e-01	6.387655e-01	0	0	1.043791e+00	4.678458e-01	MLF2
