## Supplementary material for "Fatty Acid β-oxidation and Ferroptosis Define a Survival-Productivity Trade Off in CHO fed-Batch Bioreactors": GO_Biological_Process_2025.Mouse.enrichr.reports.txt

Gene_set	Term	Overlap	P-value	Adjusted P-value	Old P-value	Old Adjusted P-value	Odds Ratio	Combined Score	Genes
GO_Biological_Process_2025	Regulation of DNA Recombination (GO:0000018)	2/40	1.046862e-03	9.342365e-02	0	0	4.769856e+01	3.273055e+02	MSH2;KPNA2
GO_Biological_Process_2025	Positive Regulation of Osteoblast Differentiation (GO:0045669)	2/48	1.505088e-03	9.342365e-02	0	0	3.938735e+01	2.559746e+02	CCN4;DDR2
GO_Biological_Process_2025	Regulation of Osteoblast Differentiation (GO:0045667)	2/92	5.408632e-03	9.342365e-02	0	0	2.008687e+01	1.048486e+02	CCN4;DDR2
GO_Biological_Process_2025	Regulation of Protein Metabolic Process (GO:0051246)	2/93	5.523470e-03	9.342365e-02	0	0	1.986513e+01	1.032739e+02	TMEM9;LDLR
GO_Biological_Process_2025	Maintenance of DNA Repeat Elements (GO:0043570)	1/5	5.986139e-03	9.342365e-02	0	0	2.170870e+02	1.111118e+03	MSH2
GO_Biological_Process_2025	Extracellular Exosome Biogenesis (GO:0097734)	1/5	5.986139e-03	9.342365e-02	0	0	2.170870e+02	1.111118e+03	PDCD6IP
GO_Biological_Process_2025	Proton-Transporting V-type ATPase Complex Assembly (GO:0070070)	1/5	5.986139e-03	9.342365e-02	0	0	2.170870e+02	1.111118e+03	TMEM9
GO_Biological_Process_2025	Cholesterol Import (GO:0070508)	1/5	5.986139e-03	9.342365e-02	0	0	2.170870e+02	1.111118e+03	LDLR
GO_Biological_Process_2025	Negative Regulation of Astrocyte Differentiation (GO:0048712)	1/5	5.986139e-03	9.342365e-02	0	0	2.170870e+02	1.111118e+03	LDLR
GO_Biological_Process_2025	Negative Regulation of Lipoprotein Particle Clearance (GO:0010985)	1/6	7.179245e-03	9.342365e-02	0	0	1.736609e+02	8.572875e+02	LDLR
GO_Biological_Process_2025	Urea Cycle (GO:0000050)	1/6	7.179245e-03	9.342365e-02	0	0	1.736609e+02	8.572875e+02	LDLR
GO_Biological_Process_2025	Positive Regulation of Protein Catabolic Process in the Vacuole (GO:1904352)	1/6	7.179245e-03	9.342365e-02	0	0	1.736609e+02	8.572875e+02	LDLR
GO_Biological_Process_2025	Regulation of Proteasomal Ubiquitin-Dependent Protein Catabolic Process (GO:0032434)	2/109	7.511417e-03	9.342365e-02	0	0	1.688105e+01	8.257082e+01	RYBP;HECTD1
GO_Biological_Process_2025	Positive Regulation of Cell Migration (GO:0030335)	3/344	7.810118e-03	9.342365e-02	0	0	8.225806e+00	3.991437e+01	CCN4;PLCG1;DDR2
GO_Biological_Process_2025	Malate Metabolic Process (GO:0006108)	1/7	8.370979e-03	9.342365e-02	0	0	1.447101e+02	6.921464e+02	LDLR
GO_Biological_Process_2025	Urea Metabolic Process (GO:0019627)	1/7	8.370979e-03	9.342365e-02	0	0	1.447101e+02	6.921464e+02	LDLR
GO_Biological_Process_2025	Negative Regulation of Microglial Cell Activation (GO:1903979)	1/7	8.370979e-03	9.342365e-02	0	0	1.447101e+02	6.921464e+02	LDLR
GO_Biological_Process_2025	Positive Regulation of Extracellular Matrix Disassembly (GO:0090091)	1/7	8.370979e-03	9.342365e-02	0	0	1.447101e+02	6.921464e+02	DDR2
GO_Biological_Process_2025	Positive Regulation of Fibroblast Migration (GO:0010763)	1/7	8.370979e-03	9.342365e-02	0	0	1.447101e+02	6.921464e+02	DDR2
GO_Biological_Process_2025	Collagen-Activated Signaling Pathway (GO:0038065)	1/8	9.561343e-03	9.342365e-02	0	0	1.240311e+02	5.767478e+02	DDR2
GO_Biological_Process_2025	Cytochrome Complex Assembly (GO:0017004)	1/8	9.561343e-03	9.342365e-02	0	0	1.240311e+02	5.767478e+02	HCCS
GO_Biological_Process_2025	Somatic Recombination of Immunoglobulin Gene Segments (GO:0016447)	1/8	9.561343e-03	9.342365e-02	0	0	1.240311e+02	5.767478e+02	MSH2
GO_Biological_Process_2025	Regulation of Lysosomal Protein Catabolic Process (GO:1905165)	1/9	1.075034e-02	9.342365e-02	0	0	1.085217e+02	4.919093e+02	LDLR
GO_Biological_Process_2025	Commissural Neuron Axon Guidance (GO:0071679)	1/9	1.075034e-02	9.342365e-02	0	0	1.085217e+02	4.919093e+02	NCAM1
GO_Biological_Process_2025	Intestinal Cholesterol Absorption (GO:0030299)	1/9	1.075034e-02	9.342365e-02	0	0	1.085217e+02	4.919093e+02	LDLR
GO_Biological_Process_2025	Negative Regulation of Macromolecule Metabolic Process (GO:0010605)	1/10	1.193796e-02	9.342365e-02	0	0	9.645894e+01	4.271232e+02	LDLR
GO_Biological_Process_2025	Respiratory Electron Transport Chain (GO:0022904)	1/10	1.193796e-02	9.342365e-02	0	0	9.645894e+01	4.271232e+02	HCCS
GO_Biological_Process_2025	Response to X-ray (GO:0010165)	1/10	1.193796e-02	9.342365e-02	0	0	9.645894e+01	4.271232e+02	MSH2
GO_Biological_Process_2025	Regulation of Low-Density Lipoprotein Particle Clearance (GO:0010988)	1/10	1.193796e-02	9.342365e-02	0	0	9.645894e+01	4.271232e+02	LDLR
GO_Biological_Process_2025	Somatic Recombination of Immunoglobulin Genes Involved in Immune Response (GO:0002204)	1/10	1.193796e-02	9.342365e-02	0	0	9.645894e+01	4.271232e+02	MSH2
GO_Biological_Process_2025	Biomineral Tissue Development (GO:0031214)	1/10	1.193796e-02	9.342365e-02	0	0	9.645894e+01	4.271232e+02	DDR2
GO_Biological_Process_2025	N-terminal Protein Amino Acid Acetylation (GO:0006474)	1/11	1.312423e-02	9.342365e-02	0	0	8.680870e+01	3.761677e+02	NAA15
GO_Biological_Process_2025	Intestinal Lipid Absorption (GO:0098856)	1/11	1.312423e-02	9.342365e-02	0	0	8.680870e+01	3.761677e+02	LDLR
GO_Biological_Process_2025	Arginine Metabolic Process (GO:0006525)	1/11	1.312423e-02	9.342365e-02	0	0	8.680870e+01	3.761677e+02	LDLR
GO_Biological_Process_2025	Positive Regulation of Triglyceride Biosynthetic Process (GO:0010867)	1/11	1.312423e-02	9.342365e-02	0	0	8.680870e+01	3.761677e+02	LDLR
GO_Biological_Process_2025	Endosomal Lumen Acidification (GO:0048388)	1/11	1.312423e-02	9.342365e-02	0	0	8.680870e+01	3.761677e+02	TMEM9
GO_Biological_Process_2025	tRNA 5'-Leader Removal (GO:0001682)	1/12	1.430912e-02	9.342365e-02	0	0	7.891304e+01	3.351325e+02	RPP30
GO_Biological_Process_2025	N-terminal Protein Amino Acid Modification (GO:0031365)	1/12	1.430912e-02	9.342365e-02	0	0	7.891304e+01	3.351325e+02	NAA15
GO_Biological_Process_2025	Negative Regulation of Amyloid Fibril Formation (GO:1905907)	1/12	1.430912e-02	9.342365e-02	0	0	7.891304e+01	3.351325e+02	LDLR
GO_Biological_Process_2025	Positive Regulation of Vascular Endothelial Cell Proliferation (GO:1905564)	1/12	1.430912e-02	9.342365e-02	0	0	7.891304e+01	3.351325e+02	PLCG1
GO_Biological_Process_2025	Isotype Switching (GO:0045190)	1/12	1.430912e-02	9.342365e-02	0	0	7.891304e+01	3.351325e+02	MSH2
GO_Biological_Process_2025	Negative Regulation of Cell Activation (GO:0050866)	1/13	1.549266e-02	9.342365e-02	0	0	7.233333e+01	3.014412e+02	LDLR
GO_Biological_Process_2025	Endonucleolytic Clvg of Tricistronic rRNA Trnscpt (GO:0000479)	1/13	1.549266e-02	9.342365e-02	0	0	7.233333e+01	3.014412e+02	TSR1
GO_Biological_Process_2025	tRNA 5'-End Processing (GO:0099116)	1/14	1.667483e-02	9.342365e-02	0	0	6.676589e+01	2.733299e+02	RPP30
GO_Biological_Process_2025	Regulation of Extracellular Matrix Disassembly (GO:0010715)	1/14	1.667483e-02	9.342365e-02	0	0	6.676589e+01	2.733299e+02	DDR2
GO_Biological_Process_2025	Negative Regulation of Neuroinflammatory Response (GO:0150079)	1/14	1.667483e-02	9.342365e-02	0	0	6.676589e+01	2.733299e+02	LDLR
GO_Biological_Process_2025	Regulation of Macromolecule Metabolic Process (GO:0060255)	1/14	1.667483e-02	9.342365e-02	0	0	6.676589e+01	2.733299e+02	LDLR
GO_Biological_Process_2025	Intracellular Cholesterol Transport (GO:0032367)	1/14	1.667483e-02	9.342365e-02	0	0	6.676589e+01	2.733299e+02	LDLR
GO_Biological_Process_2025	Positive Regulation of Double-Strand Break Repair via Nonhomologous End Joining (GO:2001034)	1/14	1.667483e-02	9.342365e-02	0	0	6.676589e+01	2.733299e+02	LDLR
GO_Biological_Process_2025	Positive Regulation of Exosomal Secretion (GO:1903543)	1/14	1.667483e-02	9.342365e-02	0	0	6.676589e+01	2.733299e+02	PDCD6IP
GO_Biological_Process_2025	Negative Regulation of Macrophage Activation (GO:0043031)	1/15	1.785564e-02	9.342365e-02	0	0	6.199379e+01	2.495520e+02	LDLR
GO_Biological_Process_2025	Mitotic Recombination (GO:0006312)	1/15	1.785564e-02	9.342365e-02	0	0	6.199379e+01	2.495520e+02	MSH2
GO_Biological_Process_2025	Regulation of Microglial Cell Activation (GO:1903978)	1/15	1.785564e-02	9.342365e-02	0	0	6.199379e+01	2.495520e+02	LDLR
GO_Biological_Process_2025	Aorta Development (GO:0035904)	1/15	1.785564e-02	9.342365e-02	0	0	6.199379e+01	2.495520e+02	HECTD1
GO_Biological_Process_2025	Regulation of Triglyceride Biosynthetic Process (GO:0010866)	1/16	1.903509e-02	9.342365e-02	0	0	5.785797e+01	2.292027e+02	LDLR
GO_Biological_Process_2025	Regulation of Viral Life Cycle (GO:1903900)	1/16	1.903509e-02	9.342365e-02	0	0	5.785797e+01	2.292027e+02	KPNA2
GO_Biological_Process_2025	Response to UV-B (GO:0010224)	1/16	1.903509e-02	9.342365e-02	0	0	5.785797e+01	2.292027e+02	MSH2
GO_Biological_Process_2025	Regulation of Amyloid Fibril Formation (GO:1905906)	1/16	1.903509e-02	9.342365e-02	0	0	5.785797e+01	2.292027e+02	LDLR
GO_Biological_Process_2025	Regulation of Receptor Recycling (GO:0001919)	1/17	2.021319e-02	9.342365e-02	0	0	5.423913e+01	2.116096e+02	LDLR
GO_Biological_Process_2025	Lymphocyte Mediated Immunity (GO:0002449)	1/17	2.021319e-02	9.342365e-02	0	0	5.423913e+01	2.116096e+02	MSH2
GO_Biological_Process_2025	Negative Regulation of Inflammatory Response to Antigenic Stimulus (GO:0002862)	1/17	2.021319e-02	9.342365e-02	0	0	5.423913e+01	2.116096e+02	PLCG1
GO_Biological_Process_2025	Positive Regulation of Smooth Muscle Cell Migration (GO:0014911)	1/17	2.021319e-02	9.342365e-02	0	0	5.423913e+01	2.116096e+02	CCN4
GO_Biological_Process_2025	Electron Transport Chain (GO:0022900)	1/17	2.021319e-02	9.342365e-02	0	0	5.423913e+01	2.116096e+02	HCCS
GO_Biological_Process_2025	Regulation of Exosomal Secretion (GO:1903541)	1/18	2.138993e-02	9.342365e-02	0	0	5.104604e+01	1.962636e+02	PDCD6IP
GO_Biological_Process_2025	Regulation of Vascular Endothelial Cell Proliferation (GO:1905562)	1/18	2.138993e-02	9.342365e-02	0	0	5.104604e+01	1.962636e+02	PLCG1
GO_Biological_Process_2025	Regulation of Inflammatory Response to Antigenic Stimulus (GO:0002861)	1/18	2.138993e-02	9.342365e-02	0	0	5.104604e+01	1.962636e+02	PLCG1
GO_Biological_Process_2025	NLS-bearing Protein Import Into Nucleus (GO:0006607)	1/18	2.138993e-02	9.342365e-02	0	0	5.104604e+01	1.962636e+02	KPNA2
GO_Biological_Process_2025	Positive Regulation of Triglyceride Metabolic Process (GO:0090208)	1/18	2.138993e-02	9.342365e-02	0	0	5.104604e+01	1.962636e+02	LDLR
GO_Biological_Process_2025	Regulation of Smooth Muscle Cell Migration (GO:0014910)	1/19	2.256531e-02	9.348949e-02	0	0	4.820773e+01	1.827720e+02	CCN4
GO_Biological_Process_2025	Regulation of Tissue Remodeling (GO:0034103)	1/19	2.256531e-02	9.348949e-02	0	0	4.820773e+01	1.827720e+02	DDR2
GO_Biological_Process_2025	Positive Regulation of Endothelial Cell Apoptotic Process (GO:2000353)	1/19	2.256531e-02	9.348949e-02	0	0	4.820773e+01	1.827720e+02	PLCG1
GO_Biological_Process_2025	Lysosomal Lumen Acidification (GO:0007042)	1/20	2.373934e-02	9.348949e-02	0	0	4.566819e+01	1.708274e+02	TMEM9
GO_Biological_Process_2025	B Cell Mediated Immunity (GO:0019724)	1/20	2.373934e-02	9.348949e-02	0	0	4.566819e+01	1.708274e+02	MSH2
GO_Biological_Process_2025	Cardiac Ventricle Development (GO:0003231)	1/20	2.373934e-02	9.348949e-02	0	0	4.566819e+01	1.708274e+02	HECTD1
GO_Biological_Process_2025	Regulation of Fibroblast Migration (GO:0010762)	1/20	2.373934e-02	9.348949e-02	0	0	4.566819e+01	1.708274e+02	DDR2
GO_Biological_Process_2025	Long-Term Memory (GO:0007616)	1/21	2.491202e-02	9.348949e-02	0	0	4.338261e+01	1.601861e+02	LDLR
GO_Biological_Process_2025	Midbody Abscission (GO:0061952)	1/21	2.491202e-02	9.348949e-02	0	0	4.338261e+01	1.601861e+02	PDCD6IP
GO_Biological_Process_2025	Positive Regulation of Extracellular Matrix Organization (GO:1903055)	1/21	2.491202e-02	9.348949e-02	0	0	4.338261e+01	1.601861e+02	DDR2
GO_Biological_Process_2025	Fc-epsilon Receptor Signaling Pathway (GO:0038095)	1/22	2.608336e-02	9.348949e-02	0	0	4.131470e+01	1.506523e+02	PLCG1
GO_Biological_Process_2025	Regulation of Mitotic Spindle Assembly (GO:1901673)	1/22	2.608336e-02	9.348949e-02	0	0	4.131470e+01	1.506523e+02	PDCD6IP
GO_Biological_Process_2025	Phosphatidylinositol-Mediated Signaling (GO:0048015)	1/23	2.725334e-02	9.348949e-02	0	0	3.943478e+01	1.420669e+02	PLCG1
GO_Biological_Process_2025	Artery Development (GO:0060840)	1/23	2.725334e-02	9.348949e-02	0	0	3.943478e+01	1.420669e+02	HECTD1
GO_Biological_Process_2025	Positive Regulation of Viral Life Cycle (GO:1903902)	1/23	2.725334e-02	9.348949e-02	0	0	3.943478e+01	1.420669e+02	KPNA2
GO_Biological_Process_2025	Postreplication Repair (GO:0006301)	1/23	2.725334e-02	9.348949e-02	0	0	3.943478e+01	1.420669e+02	MSH2
GO_Biological_Process_2025	Regulation of Extracellular Matrix Organization (GO:1903053)	1/24	2.842197e-02	9.348949e-02	0	0	3.771834e+01	1.342996e+02	DDR2
GO_Biological_Process_2025	Tricarboxylic Acid Cycle (GO:0006099)	1/24	2.842197e-02	9.348949e-02	0	0	3.771834e+01	1.342996e+02	LDLR
GO_Biological_Process_2025	Mismatch Repair (GO:0006298)	1/24	2.842197e-02	9.348949e-02	0	0	3.771834e+01	1.342996e+02	MSH2
GO_Biological_Process_2025	Mitotic Cytokinetic Process (GO:1902410)	1/24	2.842197e-02	9.348949e-02	0	0	3.771834e+01	1.342996e+02	PDCD6IP
GO_Biological_Process_2025	Adaptive Imm Resp Based on Som Recomb of Imm Rcptrs Built Frm IgSF Domains (GO:0002460)	1/24	2.842197e-02	9.348949e-02	0	0	3.771834e+01	1.342996e+02	MSH2
GO_Biological_Process_2025	Organophosphate Ester Transport (GO:0015748)	1/25	2.958927e-02	9.348949e-02	0	0	3.614493e+01	1.272426e+02	LDLR
GO_Biological_Process_2025	Cellular Response to Low-Density Lipoprotein Particle Stimulus (GO:0071404)	1/25	2.958927e-02	9.348949e-02	0	0	3.614493e+01	1.272426e+02	LDLR
GO_Biological_Process_2025	Regulation of Biomineral Tissue Development (GO:0070167)	1/25	2.958927e-02	9.348949e-02	0	0	3.614493e+01	1.272426e+02	DDR2
GO_Biological_Process_2025	Regulation of Centrosome Cycle (GO:0046605)	1/25	2.958927e-02	9.348949e-02	0	0	3.614493e+01	1.272426e+02	PDCD6IP
GO_Biological_Process_2025	Nucleic Acid Metabolic Process (GO:0090304)	1/25	2.958927e-02	9.348949e-02	0	0	3.614493e+01	1.272426e+02	KPNA2
GO_Biological_Process_2025	Protein Acetylation (GO:0006473)	1/26	3.075521e-02	9.386322e-02	0	0	3.469739e+01	1.208058e+02	NAA15
GO_Biological_Process_2025	tRNA Metabolic Process (GO:0006399)	1/26	3.075521e-02	9.386322e-02	0	0	3.469739e+01	1.208058e+02	RPP30
GO_Biological_Process_2025	Sterol Transport (GO:0015918)	1/26	3.075521e-02	9.386322e-02	0	0	3.469739e+01	1.208058e+02	LDLR
GO_Biological_Process_2025	Regulation of Double-Strand Break Repair via Nonhomologous End Joining (GO:2001032)	1/27	3.191982e-02	9.386322e-02	0	0	3.336120e+01	1.149136e+02	LDLR
GO_Biological_Process_2025	Maturation of SSU-rRNA Frm Tricistronic rRNA Trnscpt (GO:0000462)	1/27	3.191982e-02	9.386322e-02	0	0	3.336120e+01	1.149136e+02	TSR1
GO_Biological_Process_2025	Regulation of Lysosomal Lumen pH (GO:0035751)	1/27	3.191982e-02	9.386322e-02	0	0	3.336120e+01	1.149136e+02	TMEM9
GO_Biological_Process_2025	Alpha-Amino Acid Metabolic Process (GO:1901605)	1/27	3.191982e-02	9.386322e-02	0	0	3.336120e+01	1.149136e+02	LDLR
GO_Biological_Process_2025	Cellular Response to Epidermal Growth Factor Stimulus (GO:0071364)	1/28	3.308308e-02	9.447764e-02	0	0	3.212399e+01	1.095021e+02	PLCG1
GO_Biological_Process_2025	Negative Regulation of Signaling (GO:0023057)	1/28	3.308308e-02	9.447764e-02	0	0	3.212399e+01	1.095021e+02	LDLR
GO_Biological_Process_2025	Positive Regulation of Fibroblast Proliferation (GO:0048146)	1/28	3.308308e-02	9.447764e-02	0	0	3.212399e+01	1.095021e+02	DDR2
GO_Biological_Process_2025	Fc Receptor Signaling Pathway (GO:0038093)	1/30	3.540559e-02	9.526102e-02	0	0	2.990555e+01	9.991101e+01	PLCG1
GO_Biological_Process_2025	Multivesicular Body Assembly (GO:0036258)	1/30	3.540559e-02	9.526102e-02	0	0	2.990555e+01	9.991101e+01	PDCD6IP
GO_Biological_Process_2025	Positive Regulation of Catalytic Activity (GO:0043085)	1/30	3.540559e-02	9.526102e-02	0	0	2.990555e+01	9.991101e+01	MSH2
GO_Biological_Process_2025	Regulation of Spindle Assembly (GO:0090169)	1/31	3.656484e-02	9.526102e-02	0	0	2.890725e+01	9.564449e+01	PDCD6IP
GO_Biological_Process_2025	Vacuolar Acidification (GO:0007035)	1/31	3.656484e-02	9.526102e-02	0	0	2.890725e+01	9.564449e+01	TMEM9
GO_Biological_Process_2025	Positive Regulation of ATP-dependent Activity (GO:0032781)	1/31	3.656484e-02	9.526102e-02	0	0	2.890725e+01	9.564449e+01	MSH2
GO_Biological_Process_2025	Response to Epidermal Growth Factor (GO:0070849)	1/31	3.656484e-02	9.526102e-02	0	0	2.890725e+01	9.564449e+01	PLCG1
GO_Biological_Process_2025	Multivesicular Body Organization (GO:0036257)	1/31	3.656484e-02	9.526102e-02	0	0	2.890725e+01	9.564449e+01	PDCD6IP
GO_Biological_Process_2025	Intracellular pH Reduction (GO:0051452)	1/31	3.656484e-02	9.526102e-02	0	0	2.890725e+01	9.564449e+01	TMEM9
GO_Biological_Process_2025	Regulation of Centrosome Duplication (GO:0010824)	1/31	3.656484e-02	9.526102e-02	0	0	2.890725e+01	9.564449e+01	PDCD6IP
GO_Biological_Process_2025	B Cell Activation Involved in Immune Response (GO:0002312)	1/32	3.772275e-02	9.658325e-02	0	0	2.797335e+01	9.168244e+01	MSH2
GO_Biological_Process_2025	Negative Regulation of Proteasomal Ubiquitin-Dependent Protein Catabolic Process (GO:0032435)	1/32	3.772275e-02	9.658325e-02	0	0	2.797335e+01	9.168244e+01	RYBP
GO_Biological_Process_2025	Regulation of Small Molecule Metabolic Process (GO:0062012)	1/33	3.887933e-02	9.869368e-02	0	0	2.709783e+01	8.799457e+01	LDLR
GO_Biological_Process_2025	Establishment or Maintenance of Epithelial Cell Apical/Basal Polarity (GO:0045197)	1/36	4.234108e-02	1.047942e-01	0	0	2.477143e+01	7.832719e+01	PDCD6IP
GO_Biological_Process_2025	Positive Regulation of Release of Sequestered Calcium Ion Into Cytosol (GO:0051281)	1/36	4.234108e-02	1.047942e-01	0	0	2.477143e+01	7.832719e+01	PLCG1
GO_Biological_Process_2025	Positive Regulation of Epithelial Cell Migration (GO:0010634)	1/36	4.234108e-02	1.047942e-01	0	0	2.477143e+01	7.832719e+01	PLCG1
GO_Biological_Process_2025	Maturation of SSU-rRNA (GO:0030490)	1/38	4.464228e-02	1.077948e-01	0	0	2.343008e+01	7.284586e+01	TSR1
GO_Biological_Process_2025	Ventricular Septum Development (GO:0003281)	1/38	4.464228e-02	1.077948e-01	0	0	2.343008e+01	7.284586e+01	HECTD1
GO_Biological_Process_2025	Positive Regulation of Exocytosis (GO:0045921)	1/38	4.464228e-02	1.077948e-01	0	0	2.343008e+01	7.284586e+01	PDCD6IP
GO_Biological_Process_2025	Positive Regulation of Lipid Biosynthetic Process (GO:0046889)	1/40	4.693817e-02	1.106400e-01	0	0	2.222631e+01	6.798859e+01	LDLR
GO_Biological_Process_2025	Negative Regulation of Sequestering of Calcium Ion (GO:0051283)	1/40	4.693817e-02	1.106400e-01	0	0	2.222631e+01	6.798859e+01	PLCG1
GO_Biological_Process_2025	Positive Regulation of Viral Process (GO:0048524)	1/40	4.693817e-02	1.106400e-01	0	0	2.222631e+01	6.798859e+01	KPNA2
GO_Biological_Process_2025	Regulation of Mitotic Spindle Organization (GO:0060236)	1/41	4.808413e-02	1.109402e-01	0	0	2.166957e+01	6.576286e+01	PDCD6IP
GO_Biological_Process_2025	Negative Regulation of DNA Metabolic Process (GO:0051053)	1/41	4.808413e-02	1.109402e-01	0	0	2.166957e+01	6.576286e+01	MSH2
GO_Biological_Process_2025	Positive Regulation of Cell Differentiation (GO:0045597)	2/297	4.894482e-02	1.109402e-01	0	0	6.065023e+00	1.829855e+01	CCN4;DDR2
GO_Biological_Process_2025	Negative Regulation of DNA Recombination (GO:0045910)	1/42	4.922878e-02	1.109402e-01	0	0	2.113998e+01	6.365833e+01	MSH2
GO_Biological_Process_2025	DNA Recombination (GO:0006310)	1/43	5.037210e-02	1.109402e-01	0	0	2.063561e+01	6.166576e+01	MSH2
GO_Biological_Process_2025	Regulation of Epithelial Cell Migration (GO:0010632)	1/43	5.037210e-02	1.109402e-01	0	0	2.063561e+01	6.166576e+01	PLCG1
GO_Biological_Process_2025	Release of Sequestered Calcium Ion Into Cytosol (GO:0051209)	1/43	5.037210e-02	1.109402e-01	0	0	2.063561e+01	6.166576e+01	PLCG1
GO_Biological_Process_2025	Negative Regulation of Ubiquitin-Dependent Protein Catabolic Process (GO:2000059)	1/43	5.037210e-02	1.109402e-01	0	0	2.063561e+01	6.166576e+01	RYBP
GO_Biological_Process_2025	DNA Metabolic Process (GO:0006259)	2/302	5.042738e-02	1.109402e-01	0	0	5.962424e+00	1.781108e+01	MSH2;KPNA2
GO_Biological_Process_2025	Regulation of Ossification (GO:0030278)	1/44	5.151411e-02	1.109505e-01	0	0	2.015470e+01	5.977682e+01	DDR2
GO_Biological_Process_2025	Collagen Fibril Organization (GO:0030199)	1/45	5.265480e-02	1.109505e-01	0	0	1.969565e+01	5.798396e+01	DDR2
GO_Biological_Process_2025	Positive Regulation of Calcium Ion Transmembrane Transport (GO:1904427)	1/45	5.265480e-02	1.109505e-01	0	0	1.969565e+01	5.798396e+01	PLCG1
GO_Biological_Process_2025	Positive Regulation of Apoptotic Process (GO:0043065)	2/313	5.374641e-02	1.109505e-01	0	0	5.748319e+00	1.680509e+01	RYBP;PLCG1
GO_Biological_Process_2025	Male Gonad Development (GO:0008584)	1/46	5.379417e-02	1.109505e-01	0	0	1.925700e+01	5.628033e+01	MSH2
GO_Biological_Process_2025	Peptidyl-Tyrosine Modification (GO:0018212)	1/46	5.379417e-02	1.109505e-01	0	0	1.925700e+01	5.628033e+01	DDR2
GO_Biological_Process_2025	Regulation of Fibroblast Proliferation (GO:0048145)	1/46	5.379417e-02	1.109505e-01	0	0	1.925700e+01	5.628033e+01	DDR2
GO_Biological_Process_2025	Negative Regulation of Proteasomal Protein Catabolic Process (GO:1901799)	1/46	5.379417e-02	1.109505e-01	0	0	1.925700e+01	5.628033e+01	RYBP
GO_Biological_Process_2025	Development of Primary Male Sexual Characteristics (GO:0046546)	1/46	5.379417e-02	1.109505e-01	0	0	1.925700e+01	5.628033e+01	MSH2
GO_Biological_Process_2025	Regulation of Endothelial Cell Apoptotic Process (GO:2000351)	1/47	5.493223e-02	1.109855e-01	0	0	1.883743e+01	5.465972e+01	PLCG1
GO_Biological_Process_2025	Chromosome Organization (GO:0051276)	1/47	5.493223e-02	1.109855e-01	0	0	1.883743e+01	5.465972e+01	MSH2
GO_Biological_Process_2025	Bicellular Tight Junction Assembly (GO:0070830)	1/47	5.493223e-02	1.109855e-01	0	0	1.883743e+01	5.465972e+01	PDCD6IP
GO_Biological_Process_2025	Positive Regulation of Kinase Activity (GO:0033674)	1/48	5.606898e-02	1.125168e-01	0	0	1.843571e+01	5.311645e+01	DDR2
GO_Biological_Process_2025	Epidermal Growth Factor Receptor Signaling Pathway (GO:0007173)	1/49	5.720442e-02	1.132648e-01	0	0	1.805072e+01	5.164536e+01	PLCG1
GO_Biological_Process_2025	Positive Regulation of Smooth Muscle Cell Proliferation (GO:0048661)	1/49	5.720442e-02	1.132648e-01	0	0	1.805072e+01	5.164536e+01	CCN4
GO_Biological_Process_2025	tRNA Processing (GO:0008033)	1/50	5.833855e-02	1.139905e-01	0	0	1.768146e+01	5.024172e+01	RPP30
GO_Biological_Process_2025	Positive Regulation of Blood Vessel Endothelial Cell Migration (GO:0043536)	1/50	5.833855e-02	1.139905e-01	0	0	1.768146e+01	5.024172e+01	PLCG1
GO_Biological_Process_2025	Epithelial to Mesenchymal Transition (GO:0001837)	1/51	5.947138e-02	1.154444e-01	0	0	1.732696e+01	4.890118e+01	NCAM1
GO_Biological_Process_2025	Cholesterol Transport (GO:0030301)	1/52	6.060289e-02	1.158836e-01	0	0	1.698636e+01	4.761978e+01	LDLR
GO_Biological_Process_2025	Endosome Organization (GO:0007032)	1/52	6.060289e-02	1.158836e-01	0	0	1.698636e+01	4.761978e+01	TMEM9
GO_Biological_Process_2025	Regulation of Release of Sequestered Calcium Ion Into Cytosol (GO:0051279)	1/53	6.173311e-02	1.158836e-01	0	0	1.665886e+01	4.639385e+01	PLCG1
GO_Biological_Process_2025	B Cell Differentiation (GO:0030183)	1/53	6.173311e-02	1.158836e-01	0	0	1.665886e+01	4.639385e+01	MSH2
GO_Biological_Process_2025	Regulation of Smooth Muscle Cell Proliferation (GO:0048660)	1/54	6.286202e-02	1.158836e-01	0	0	1.634372e+01	4.522003e+01	CCN4
GO_Biological_Process_2025	Tight Junction Assembly (GO:0120192)	1/54	6.286202e-02	1.158836e-01	0	0	1.634372e+01	4.522003e+01	PDCD6IP
GO_Biological_Process_2025	Gonad Development (GO:0008406)	1/54	6.286202e-02	1.158836e-01	0	0	1.634372e+01	4.522003e+01	MSH2
GO_Biological_Process_2025	Apical Junction Assembly (GO:0043297)	1/54	6.286202e-02	1.158836e-01	0	0	1.634372e+01	4.522003e+01	PDCD6IP
GO_Biological_Process_2025	Nucleus Organization (GO:0006997)	1/55	6.398962e-02	1.158836e-01	0	0	1.604026e+01	4.409522e+01	PDCD6IP
GO_Biological_Process_2025	Metaphase Chromosome Alignment (GO:0051310)	1/55	6.398962e-02	1.158836e-01	0	0	1.604026e+01	4.409522e+01	PDCD6IP
GO_Biological_Process_2025	Dicarboxylic Acid Metabolic Process (GO:0043648)	1/55	6.398962e-02	1.158836e-01	0	0	1.604026e+01	4.409522e+01	LDLR
GO_Biological_Process_2025	Mitotic Metaphase Chromosome Alignment (GO:0007080)	1/56	6.511593e-02	1.172087e-01	0	0	1.574783e+01	4.301654e+01	PDCD6IP
GO_Biological_Process_2025	Memory (GO:0007613)	1/57	6.624094e-02	1.176900e-01	0	0	1.546584e+01	4.198135e+01	LDLR
GO_Biological_Process_2025	Regulation of Blood Vessel Endothelial Cell Migration (GO:0043535)	1/57	6.624094e-02	1.176900e-01	0	0	1.546584e+01	4.198135e+01	PLCG1
GO_Biological_Process_2025	ERBB Signaling Pathway (GO:0038127)	1/58	6.736465e-02	1.176900e-01	0	0	1.519375e+01	4.098718e+01	PLCG1
GO_Biological_Process_2025	Peptidyl-Tyrosine Phosphorylation (GO:0018108)	1/58	6.736465e-02	1.176900e-01	0	0	1.519375e+01	4.098718e+01	DDR2
GO_Biological_Process_2025	Mesenchymal Cell Differentiation (GO:0048762)	1/58	6.736465e-02	1.176900e-01	0	0	1.519375e+01	4.098718e+01	NCAM1
GO_Biological_Process_2025	Regulation of Bone Mineralization (GO:0030500)	1/59	6.848707e-02	1.189512e-01	0	0	1.493103e+01	4.003175e+01	DDR2
GO_Biological_Process_2025	Phospholipid Transport (GO:0015914)	1/61	7.072801e-02	1.221292e-01	0	0	1.443188e+01	3.822881e+01	LDLR
GO_Biological_Process_2025	Mitotic Cytokinesis (GO:0000281)	1/62	7.184655e-02	1.233435e-01	0	0	1.419458e+01	3.737750e+01	PDCD6IP
GO_Biological_Process_2025	Positive Regulation of Organelle Assembly (GO:1902117)	1/65	7.519442e-02	1.276157e-01	0	0	1.352717e+01	3.500397e+01	PDCD6IP
GO_Biological_Process_2025	Glycerophospholipid Metabolic Process (GO:0006650)	1/65	7.519442e-02	1.276157e-01	0	0	1.352717e+01	3.500397e+01	PLCG1
GO_Biological_Process_2025	Regulation of Type I Interferon Production (GO:0032479)	1/66	7.630780e-02	1.287694e-01	0	0	1.331839e+01	3.426796e+01	KPNA2
GO_Biological_Process_2025	Positive Regulation of Type I Interferon Production (GO:0032481)	1/68	7.853072e-02	1.317719e-01	0	0	1.291953e+01	3.287072e+01	KPNA2
GO_Biological_Process_2025	Phosphatidylinositol Metabolic Process (GO:0046488)	1/69	7.964025e-02	1.321254e-01	0	0	1.272890e+01	3.220712e+01	PLCG1
GO_Biological_Process_2025	Negative Regulation of Immune Response (GO:0050777)	1/70	8.074850e-02	1.321254e-01	0	0	1.254379e+01	3.156540e+01	PLCG1
GO_Biological_Process_2025	Amide Biosynthetic Process (GO:0043604)	1/70	8.074850e-02	1.321254e-01	0	0	1.254379e+01	3.156540e+01	LDLR
GO_Biological_Process_2025	Positive Regulation of Endothelial Cell Proliferation (GO:0001938)	1/70	8.074850e-02	1.321254e-01	0	0	1.254379e+01	3.156540e+01	PLCG1
GO_Biological_Process_2025	Phagocytosis (GO:0006909)	1/71	8.185548e-02	1.321254e-01	0	0	1.236398e+01	3.094456e+01	LDLR
GO_Biological_Process_2025	Positive Regulation of Proteasomal Ubiquitin-Dependent Protein Catabolic Process (GO:0032436)	1/71	8.185548e-02	1.321254e-01	0	0	1.236398e+01	3.094456e+01	HECTD1
GO_Biological_Process_2025	Response to Ionizing Radiation (GO:0010212)	1/71	8.185548e-02	1.321254e-01	0	0	1.236398e+01	3.094456e+01	MSH2
GO_Biological_Process_2025	Calcium Ion Transmembrane Import Into Cytosol (GO:0097553)	1/74	8.516874e-02	1.367304e-01	0	0	1.185408e+01	2.919803e+01	PLCG1
GO_Biological_Process_2025	Import Into Nucleus (GO:0051170)	1/75	8.627061e-02	1.377547e-01	0	0	1.169330e+01	2.865170e+01	KPNA2
GO_Biological_Process_2025	Lymphocyte Differentiation (GO:0030098)	1/76	8.737121e-02	1.380279e-01	0	0	1.153681e+01	2.812201e+01	MSH2
GO_Biological_Process_2025	Negative Regulation of Supramolecular Fiber Organization (GO:1902904)	1/76	8.737121e-02	1.380279e-01	0	0	1.153681e+01	2.812201e+01	LDLR
GO_Biological_Process_2025	DNA Damage Response (GO:0006974)	2/421	9.005617e-02	1.407040e-01	0	0	4.243220e+00	1.021480e+01	MSH2;LDLR
GO_Biological_Process_2025	Protein Import Into Nucleus (GO:0006606)	1/80	9.176093e-02	1.407040e-01	0	0	1.095047e+01	2.615594e+01	KPNA2
GO_Biological_Process_2025	Proteolysis Involved in Protein Catabolic Process (GO:0051603)	1/80	9.176093e-02	1.407040e-01	0	0	1.095047e+01	2.615594e+01	PDCD6IP
GO_Biological_Process_2025	Cholesterol Homeostasis (GO:0042632)	1/80	9.176093e-02	1.407040e-01	0	0	1.095047e+01	2.615594e+01	LDLR
GO_Biological_Process_2025	Negative Regulation of Neuron Apoptotic Process (GO:0043524)	1/81	9.285519e-02	1.407040e-01	0	0	1.081304e+01	2.569951e+01	MSH2
GO_Biological_Process_2025	Aerobic Respiration (GO:0009060)	1/81	9.285519e-02	1.407040e-01	0	0	1.081304e+01	2.569951e+01	LDLR
GO_Biological_Process_2025	Regulation of Catabolic Process (GO:0009894)	1/81	9.285519e-02	1.407040e-01	0	0	1.081304e+01	2.569951e+01	TMEM9
GO_Biological_Process_2025	Sterol Homeostasis (GO:0055092)	1/81	9.285519e-02	1.407040e-01	0	0	1.081304e+01	2.569951e+01	LDLR
GO_Biological_Process_2025	Regulation of Protein Kinase Activity (GO:0045859)	1/83	9.503992e-02	1.432835e-01	0	0	1.054825e+01	2.482487e+01	DDR2
GO_Biological_Process_2025	Cytoskeleton-Dependent Cytokinesis (GO:0061640)	1/84	9.613040e-02	1.441956e-01	0	0	1.042064e+01	2.440565e+01	PDCD6IP
GO_Biological_Process_2025	Cellular Respiration (GO:0045333)	1/85	9.721961e-02	1.450966e-01	0	0	1.029607e+01	2.399789e+01	HCCS
GO_Biological_Process_2025	Regulation of Organelle Assembly (GO:1902115)	1/86	9.830757e-02	1.459867e-01	0	0	1.017442e+01	2.360115e+01	PDCD6IP
GO_Biological_Process_2025	T Cell Receptor Signaling Pathway (GO:0050852)	1/88	1.004797e-01	1.462867e-01	0	0	9.939530e+00	2.283905e+01	PLCG1
GO_Biological_Process_2025	Positive Regulation of Protein Kinase Activity (GO:0045860)	1/88	1.004797e-01	1.462867e-01	0	0	9.939530e+00	2.283905e+01	DDR2
GO_Biological_Process_2025	Positive Regulation of Ubiquitin-Dependent Protein Catabolic Process (GO:2000060)	1/88	1.004797e-01	1.462867e-01	0	0	9.939530e+00	2.283905e+01	HECTD1
GO_Biological_Process_2025	Positive Regulation of Endothelial Cell Migration (GO:0010595)	1/88	1.004797e-01	1.462867e-01	0	0	9.939530e+00	2.283905e+01	PLCG1
GO_Biological_Process_2025	Positive Regulation of Canonical Wnt Signaling Pathway (GO:0090263)	1/89	1.015639e-01	1.471438e-01	0	0	9.826087e+00	2.247292e+01	TMEM9
GO_Biological_Process_2025	Establishment of Protein Localization to Organelle (GO:0072594)	1/90	1.026469e-01	1.479909e-01	0	0	9.715193e+00	2.211626e+01	KPNA2
GO_Biological_Process_2025	Calcium-Mediated Signaling (GO:0019722)	1/91	1.037285e-01	1.481124e-01	0	0	9.606763e+00	2.176871e+01	PLCG1
GO_Biological_Process_2025	ERAD Pathway (GO:0036503)	1/91	1.037285e-01	1.481124e-01	0	0	9.606763e+00	2.176871e+01	ECPAS
GO_Biological_Process_2025	Positive Regulation of Cellular Component Biogenesis (GO:0044089)	1/93	1.058882e-01	1.504727e-01	0	0	9.396975e+00	2.109970e+01	PDCD6IP
GO_Biological_Process_2025	Mitochondrial Translation (GO:0032543)	1/94	1.069661e-01	1.505637e-01	0	0	9.295465e+00	2.077762e+01	MRPL9
GO_Biological_Process_2025	Positive Regulation of Double-Strand Break Repair (GO:2000781)	1/94	1.069661e-01	1.505637e-01	0	0	9.295465e+00	2.077762e+01	LDLR
GO_Biological_Process_2025	B Cell Activation (GO:0042113)	1/96	1.091183e-01	1.528685e-01	0	0	9.098856e+00	2.015690e+01	MSH2
GO_Biological_Process_2025	Negative Regulation of Apoptotic Process (GO:0043066)	2/475	1.103343e-01	1.538464e-01	0	0	3.748414e+00	8.262407e+00	MSH2;NAA15
GO_Biological_Process_2025	Positive Regulation of Proteasomal Protein Catabolic Process (GO:1901800)	1/98	1.112655e-01	1.543686e-01	0	0	8.910354e+00	1.956568e+01	HECTD1
GO_Biological_Process_2025	Positive Regulation of Neuron Projection Development (GO:0010976)	1/99	1.123372e-01	1.543686e-01	0	0	8.818988e+00	1.928052e+01	DDR2
GO_Biological_Process_2025	Positive Regulation of Cold-Induced Thermogenesis (GO:0120162)	1/99	1.123372e-01	1.543686e-01	0	0	8.818988e+00	1.928052e+01	LDLR
GO_Biological_Process_2025	Mitochondrial Gene Expression (GO:0140053)	1/100	1.134077e-01	1.543686e-01	0	0	8.729469e+00	1.900201e+01	MRPL9
GO_Biological_Process_2025	Response to UV (GO:0009411)	1/100	1.134077e-01	1.543686e-01	0	0	8.729469e+00	1.900201e+01	MSH2
GO_Biological_Process_2025	Positive Regulation of Cell Population Proliferation (GO:0008284)	2/484	1.138273e-01	1.543686e-01	0	0	3.676726e+00	7.989793e+00	CCN4;DDR2
GO_Biological_Process_2025	Positive Regulation of Vasculature Development (GO:1904018)	1/109	1.229866e-01	1.660319e-01	0	0	7.998390e+00	1.676206e+01	PLCG1
GO_Biological_Process_2025	rRNA Processing (GO:0006364)	1/110	1.240448e-01	1.667027e-01	0	0	7.924611e+00	1.653956e+01	TSR1
GO_Biological_Process_2025	Regulation of Primary Metabolic Process (GO:0080090)	1/113	1.272120e-01	1.690802e-01	0	0	7.711180e+00	1.589968e+01	LDLR
GO_Biological_Process_2025	Lipid Transport (GO:0006869)	1/113	1.272120e-01	1.690802e-01	0	0	7.711180e+00	1.589968e+01	LDLR
GO_Biological_Process_2025	Positive Regulation of Wnt Signaling Pathway (GO:0030177)	1/114	1.282653e-01	1.690802e-01	0	0	7.642555e+00	1.569517e+01	TMEM9
GO_Biological_Process_2025	Antigen Receptor-Mediated Signaling Pathway (GO:0050851)	1/114	1.282653e-01	1.690802e-01	0	0	7.642555e+00	1.569517e+01	PLCG1
GO_Biological_Process_2025	Positive Regulation of Inflammatory Response (GO:0050729)	1/115	1.293174e-01	1.690802e-01	0	0	7.575133e+00	1.549483e+01	CCN4
GO_Biological_Process_2025	Positive Regulation of Cell Projection Organization (GO:0031346)	1/115	1.293174e-01	1.690802e-01	0	0	7.575133e+00	1.549483e+01	DDR2
GO_Biological_Process_2025	Protein Complex Oligomerization (GO:0051259)	1/116	1.303682e-01	1.690802e-01	0	0	7.508885e+00	1.529854e+01	PDCD6IP
GO_Biological_Process_2025	Regulation of DNA Metabolic Process (GO:0051052)	1/116	1.303682e-01	1.690802e-01	0	0	7.508885e+00	1.529854e+01	KPNA2
GO_Biological_Process_2025	Mitotic Sister Chromatid Segregation (GO:0000070)	1/120	1.345595e-01	1.735969e-01	0	0	7.255024e+00	1.455175e+01	PDCD6IP
GO_Biological_Process_2025	Enzyme-Linked Receptor Protein Signaling Pathway (GO:0007167)	1/121	1.356043e-01	1.735969e-01	0	0	7.194203e+00	1.437412e+01	DDR2
GO_Biological_Process_2025	Negative Regulation of Inflammatory Response (GO:0050728)	1/121	1.356043e-01	1.735969e-01	0	0	7.194203e+00	1.437412e+01	PLCG1
GO_Biological_Process_2025	Positive Regulation of Angiogenesis (GO:0045766)	1/126	1.408102e-01	1.794877e-01	0	0	6.904696e+00	1.353557e+01	PLCG1
GO_Biological_Process_2025	Protein Localization to Nucleus (GO:0034504)	1/127	1.418478e-01	1.799035e-01	0	0	6.849551e+00	1.337718e+01	KPNA2
GO_Biological_Process_2025	Positive Regulation of RNA Biosynthetic Process (GO:1902680)	2/555	1.423479e-01	1.799035e-01	0	0	3.192997e+00	6.224687e+00	RYBP;NAA15
GO_Biological_Process_2025	Regulation of Neuron Apoptotic Process (GO:0043523)	1/129	1.439193e-01	1.803545e-01	0	0	6.741848e+00	1.306909e+01	MSH2
GO_Biological_Process_2025	Regulation of Protein Catabolic Process (GO:0042176)	1/129	1.439193e-01	1.803545e-01	0	0	6.741848e+00	1.306909e+01	TMEM9
GO_Biological_Process_2025	Positive Regulation of Defense Response (GO:0031349)	1/130	1.449532e-01	1.808870e-01	0	0	6.689248e+00	1.291924e+01	CCN4
GO_Biological_Process_2025	Regulation of Gene Expression (GO:0010468)	3/1127	1.504235e-01	1.869280e-01	0	0	2.396035e+00	4.538809e+00	RYBP;FUBP1;CCN4
GO_Biological_Process_2025	Receptor-Mediated Endocytosis (GO:0006898)	1/136	1.511319e-01	1.870258e-01	0	0	6.390016e+00	1.207459e+01	LDLR
GO_Biological_Process_2025	Protein Autophosphorylation (GO:0046777)	1/140	1.552273e-01	1.912967e-01	0	0	6.204880e+00	1.155885e+01	DDR2
GO_Biological_Process_2025	Protein Homooligomerization (GO:0051260)	1/143	1.582864e-01	1.942605e-01	0	0	6.072872e+00	1.119443e+01	PDCD6IP
GO_Biological_Process_2025	Negative Regulation of Protein Metabolic Process (GO:0051248)	1/146	1.613348e-01	1.971870e-01	0	0	5.946327e+00	1.084773e+01	LDLR
GO_Biological_Process_2025	Positive Regulation of Metabolic Process (GO:0009893)	1/147	1.623486e-01	1.976128e-01	0	0	5.905301e+00	1.073589e+01	LDLR
GO_Biological_Process_2025	Regulation of Cold-Induced Thermogenesis (GO:0120161)	1/148	1.633612e-01	1.980338e-01	0	0	5.864833e+00	1.062585e+01	LDLR
GO_Biological_Process_2025	Cellular Response to Growth Factor Stimulus (GO:0071363)	1/150	1.653830e-01	1.996697e-01	0	0	5.785527e+00	1.041101e+01	PLCG1
GO_Biological_Process_2025	Axon Guidance (GO:0007411)	1/152	1.674000e-01	2.012866e-01	0	0	5.708321e+00	1.020288e+01	NCAM1
GO_Biological_Process_2025	Protein Maturation (GO:0051604)	1/158	1.734231e-01	2.076882e-01	0	0	5.488507e+00	9.615979e+00	NAA15
GO_Biological_Process_2025	Macroautophagy (GO:0016236)	1/162	1.774154e-01	2.107694e-01	0	0	5.351067e+00	9.253395e+00	PDCD6IP
GO_Biological_Process_2025	+ Reg of Phosphatidylinositol 3-Kinase/Prot Kinase B Signal Transduction (GO:0051897)	1/162	1.774154e-01	2.107694e-01	0	0	5.351067e+00	9.253395e+00	DDR2
GO_Biological_Process_2025	Positive Regulation of Response to External Stimulus (GO:0032103)	1/163	1.784105e-01	2.111073e-01	0	0	5.317767e+00	9.166066e+00	CCN4
GO_Biological_Process_2025	Regulation of Macromolecule Biosynthetic Process (GO:0010556)	1/170	1.853444e-01	2.184416e-01	0	0	5.095704e+00	8.589010e+00	FUBP1
GO_Biological_Process_2025	Positive Regulation of Protein Phosphorylation (GO:0001934)	1/171	1.863304e-01	2.187357e-01	0	0	5.065473e+00	8.511180e+00	DDR2
GO_Biological_Process_2025	Regulation of Cytokine Production (GO:0001817)	1/172	1.873152e-01	2.190260e-01	0	0	5.035596e+00	8.434435e+00	CCN4
GO_Biological_Process_2025	Membrane Organization (GO:0061024)	1/173	1.882989e-01	2.193128e-01	0	0	5.006067e+00	8.358754e+00	PDCD6IP
GO_Biological_Process_2025	Positive Regulation of DNA-binding Transcription Factor Activity (GO:0051091)	1/174	1.892814e-01	2.195960e-01	0	0	4.976879e+00	8.284116e+00	DDR2
GO_Biological_Process_2025	Regulation of Neuron Projection Development (GO:0010975)	1/176	1.912431e-01	2.210085e-01	0	0	4.919503e+00	8.137891e+00	DDR2
GO_Biological_Process_2025	Extracellular Matrix Organization (GO:0030198)	1/182	1.971008e-01	2.268951e-01	0	0	4.754984e+00	7.722285e+00	DDR2
GO_Biological_Process_2025	Macromolecule Biosynthetic Process (GO:0009059)	1/189	2.038834e-01	2.337968e-01	0	0	4.576318e+00	7.277293e+00	MRPL9
GO_Biological_Process_2025	Regulation of Apoptotic Process (GO:0042981)	2/704	2.062866e-01	2.356427e-01	0	0	2.495985e+00	3.939886e+00	RYBP;NAA15
GO_Biological_Process_2025	Response to Endoplasmic Reticulum Stress (GO:0034976)	1/196	2.106111e-01	2.396609e-01	0	0	4.410479e+00	6.870388e+00	ECPAS
GO_Biological_Process_2025	Regulation of Cell Differentiation (GO:0045595)	1/201	2.153832e-01	2.441558e-01	0	0	4.299130e+00	6.600611e+00	CCN4
GO_Biological_Process_2025	Regulation of Signal Transduction (GO:0009966)	1/211	2.248446e-01	2.529502e-01	0	0	4.092340e+00	6.107185e+00	NCAM1
GO_Biological_Process_2025	Regulation of Angiogenesis (GO:0045765)	1/211	2.248446e-01	2.529502e-01	0	0	4.092340e+00	6.107185e+00	PLCG1
GO_Biological_Process_2025	Protein Stabilization (GO:0050821)	1/212	2.257847e-01	2.530493e-01	0	0	4.072739e+00	6.060941e+00	NAA15
GO_Biological_Process_2025	Regulation of Canonical Wnt Signaling Pathway (GO:0060828)	1/216	2.295342e-01	2.562845e-01	0	0	3.996158e+00	5.881158e+00	TMEM9
GO_Biological_Process_2025	Regulation of Phosphatidylinositol 3-Kinase/Protein Kinase B Signal Transduction (GO:0051896)	1/219	2.323349e-01	2.584400e-01	0	0	3.940566e+00	5.751554e+00	DDR2
GO_Biological_Process_2025	Translation (GO:0006412)	1/232	2.443589e-01	2.708008e-01	0	0	3.716356e+00	5.236781e+00	MRPL9
GO_Biological_Process_2025	Regulation of DNA-templated Transcription (GO:0006355)	4/2139	2.509962e-01	2.771222e-01	0	0	1.671288e+00	2.310251e+00	RYBP;FUBP1;NAA15;VRTN
GO_Biological_Process_2025	Positive Regulation of Developmental Process (GO:0051094)	1/245	2.562023e-01	2.818226e-01	0	0	3.516037e+00	4.788096e+00	CCN4
GO_Biological_Process_2025	Positive Regulation of Programmed Cell Death (GO:0043068)	1/248	2.589101e-01	2.836902e-01	0	0	3.472804e+00	4.692712e+00	RYBP
GO_Biological_Process_2025	Regulation of Inflammatory Response (GO:0050727)	1/249	2.598105e-01	2.836902e-01	0	0	3.458626e+00	4.661545e+00	CCN4
GO_Biological_Process_2025	Lipid Metabolic Process (GO:0006629)	1/259	2.687578e-01	2.923848e-01	0	0	3.322885e+00	4.366087e+00	LDLR
GO_Biological_Process_2025	Chromatin Remodeling (GO:0006338)	1/262	2.714217e-01	2.942052e-01	0	0	3.284191e+00	4.282854e+00	RYBP
GO_Biological_Process_2025	RNA Processing (GO:0006396)	1/291	2.966978e-01	3.204336e-01	0	0	2.951424e+00	3.586102e+00	RPP30
GO_Biological_Process_2025	Cell Surface Receptor Protein Tyrosine Kinase Signaling Pathway (GO:0007169)	1/296	3.009699e-01	3.238698e-01	0	0	2.900663e+00	3.482957e+00	DDR2
GO_Biological_Process_2025	DNA Repair (GO:0006281)	1/302	3.060636e-01	3.281621e-01	0	0	2.841976e+00	3.364793e+00	MSH2
GO_Biological_Process_2025	Chromatin Organization (GO:0006325)	1/323	3.236130e-01	3.457305e-01	0	0	2.653794e+00	2.994029e+00	RYBP
GO_Biological_Process_2025	Positive Regulation of Cytokine Production (GO:0001819)	1/325	3.252620e-01	3.458831e-01	0	0	2.637144e+00	2.961841e+00	KPNA2
GO_Biological_Process_2025	Intracellular Protein Transport (GO:0006886)	1/326	3.260851e-01	3.458831e-01	0	0	2.628896e+00	2.945933e+00	KPNA2
GO_Biological_Process_2025	Supramolecular Fiber Organization (GO:0097435)	1/339	3.366977e-01	3.558691e-01	0	0	2.526113e+00	2.749850e+00	DDR2
GO_Biological_Process_2025	Organelle Assembly (GO:0070925)	1/346	3.423456e-01	3.605555e-01	0	0	2.473976e+00	2.651940e+00	PDCD6IP
GO_Biological_Process_2025	Intracellular Signaling Cassette (GO:0141124)	1/354	3.487440e-01	3.655396e-01	0	0	2.416923e+00	2.546028e+00	PLCG1
GO_Biological_Process_2025	Positive Regulation of Macromolecule Biosynthetic Process (GO:0010557)	1/355	3.495396e-01	3.655396e-01	0	0	2.409973e+00	2.533215e+00	FUBP1
GO_Biological_Process_2025	Proteasomal Protein Catabolic Process (GO:0010498)	1/372	3.629229e-01	3.776904e-01	0	0	2.297551e+00	2.328717e+00	ECPAS
GO_Biological_Process_2025	Protein Phosphorylation (GO:0006468)	1/373	3.637019e-01	3.776904e-01	0	0	2.291258e+00	2.317425e+00	DDR2
GO_Biological_Process_2025	Gene Expression (GO:0010467)	1/381	3.699010e-01	3.822552e-01	0	0	2.242105e+00	2.229819e+00	MRPL9
GO_Biological_Process_2025	Negative Regulation of Programmed Cell Death (GO:0043069)	1/382	3.706718e-01	3.822552e-01	0	0	2.236106e+00	2.219198e+00	NAA15
GO_Biological_Process_2025	Positive Regulation of Multicellular Organismal Process (GO:0051240)	1/407	3.896507e-01	4.004369e-01	0	0	2.095738e+00	1.975242e+00	LDLR
GO_Biological_Process_2025	Positive Regulation of Gene Expression (GO:0010628)	1/436	4.109793e-01	4.201906e-01	0	0	1.953123e+00	1.736742e+00	FUBP1
GO_Biological_Process_2025	Organelle Organization (GO:0006996)	1/437	4.117019e-01	4.201906e-01	0	0	1.948544e+00	1.729247e+00	PDCD6IP
GO_Biological_Process_2025	Regulation of RNA Biosynthetic Process (GO:2001141)	1/465	4.315925e-01	4.389828e-01	0	0	1.828336e+00	1.536302e+00	RYBP
GO_Biological_Process_2025	Positive Regulation of DNA-templated Transcription (GO:0045893)	2/1274	4.576198e-01	4.638672e-01	0	0	1.336764e+00	1.044970e+00	RYBP;NAA15
GO_Biological_Process_2025	Protein Metabolic Process (GO:0019538)	1/614	5.270581e-01	5.324363e-01	0	0	1.373360e+00	8.795607e-01	MRPL9
GO_Biological_Process_2025	Positive Regulation of Cellular Process (GO:0048522)	1/622	5.317227e-01	5.353276e-01	0	0	1.355107e+00	8.559307e-01	CCN4
GO_Biological_Process_2025	Positive Regulation of Intracellular Signal Transduction (GO:1902533)	1/652	5.488255e-01	5.506796e-01	0	0	1.290657e+00	7.743613e-01	DDR2
GO_Biological_Process_2025	Regulation of Transcription by RNA Polymerase II (GO:0006357)	2/2250	7.696807e-01	7.696807e-01	0	0	7.169201e-01	1.876750e-01	FUBP1;VRTN
