## Supplementary material for "Fatty Acid β-oxidation and Ferroptosis Define a Survival-Productivity Trade Off in CHO fed-Batch Bioreactors": GO_Biological_Process_2025.Mouse.enrichr.reports.txt

Gene_set	Term	Overlap	P-value	Adjusted P-value	Old P-value	Old Adjusted P-value	Odds Ratio	Combined Score	Genes
GO_Biological_Process_2025	Long-Chain Fatty Acid Biosynthetic Process (GO:0042759)	2/25	7.734253e-04	9.163737e-02	0	0	5.594390e+01	4.008202e+02	GPX4;CYP2E1
GO_Biological_Process_2025	Lipid Metabolic Process (GO:0006629)	4/259	8.367568e-04	9.163737e-02	0	0	1.066234e+01	7.555309e+01	GPX4;MGST3;CYP2E1;CYP17A1
GO_Biological_Process_2025	Arachidonate Metabolic Process (GO:0019369)	2/49	2.957776e-03	9.163737e-02	0	0	2.734386e+01	1.592320e+02	GPX4;CYP2E1
GO_Biological_Process_2025	Unsaturated Fatty Acid Metabolic Process (GO:0033559)	2/53	3.451592e-03	9.163737e-02	0	0	2.519418e+01	1.428238e+02	GPX4;MGST3
GO_Biological_Process_2025	Icosanoid Metabolic Process (GO:0006690)	2/55	3.711958e-03	9.163737e-02	0	0	2.424102e+01	1.356575e+02	GPX4;MGST3
GO_Biological_Process_2025	Fatty Acid Biosynthetic Process (GO:0006633)	2/70	5.944245e-03	9.163737e-02	0	0	1.887951e+01	9.676374e+01	GPX4;CYP2E1
GO_Biological_Process_2025	Regulation of Stress Granule Assembly (GO:0062028)	1/5	8.223548e-03	9.163737e-02	0	0	1.559609e+02	7.487300e+02	USP32
GO_Biological_Process_2025	Cholesterol Catabolic Process (GO:0006707)	1/5	8.223548e-03	9.163737e-02	0	0	1.559609e+02	7.487300e+02	SNX17
GO_Biological_Process_2025	Monoterpenoid Metabolic Process (GO:0016098)	1/5	8.223548e-03	9.163737e-02	0	0	1.559609e+02	7.487300e+02	CYP2E1
GO_Biological_Process_2025	Alcohol Metabolic Process (GO:0006066)	1/5	8.223548e-03	9.163737e-02	0	0	1.559609e+02	7.487300e+02	ALDH2
GO_Biological_Process_2025	Sterol Catabolic Process (GO:0016127)	1/5	8.223548e-03	9.163737e-02	0	0	1.559609e+02	7.487300e+02	SNX17
GO_Biological_Process_2025	Long-Chain Fatty Acid Metabolic Process (GO:0001676)	2/85	8.652868e-03	9.163737e-02	0	0	1.545589e+01	7.341337e+01	GPX4;CYP2E1
GO_Biological_Process_2025	Carbohydrate Metabolic Process (GO:0005975)	2/85	8.652868e-03	9.163737e-02	0	0	1.545589e+01	7.341337e+01	ALDH2;IDH3G
GO_Biological_Process_2025	Exonucleolytic Trimming to Gen Mat 3'-End of 5.8S rRNA Frm Tricistronic rRNA Trnscpt (GO:0000467)	1/6	9.860378e-03	9.163737e-02	0	0	1.247625e+02	5.763068e+02	EXOSC9
GO_Biological_Process_2025	Glucocorticoid Biosynthetic Process (GO:0006704)	1/6	9.860378e-03	9.163737e-02	0	0	1.247625e+02	5.763068e+02	CYP17A1
GO_Biological_Process_2025	TRAMP-dependent tRNA Surveillance Pathway (GO:0071038)	1/6	9.860378e-03	9.163737e-02	0	0	1.247625e+02	5.763068e+02	EXOSC9
GO_Biological_Process_2025	Nuclear Polyadenylation-Dependent rRNA Catabolic Process (GO:0071035)	1/6	9.860378e-03	9.163737e-02	0	0	1.247625e+02	5.763068e+02	EXOSC9
GO_Biological_Process_2025	Lipid Hydroxylation (GO:0002933)	1/6	9.860378e-03	9.163737e-02	0	0	1.247625e+02	5.763068e+02	CYP2E1
GO_Biological_Process_2025	tRNA Surveillance (GO:0106354)	1/7	1.149459e-02	9.163737e-02	0	0	1.039635e+02	4.642886e+02	EXOSC9
GO_Biological_Process_2025	Glycine Metabolic Process (GO:0006544)	1/7	1.149459e-02	9.163737e-02	0	0	1.039635e+02	4.642886e+02	GCSH
GO_Biological_Process_2025	U4 snRNA 3'-End Processing (GO:0034475)	1/7	1.149459e-02	9.163737e-02	0	0	1.039635e+02	4.642886e+02	EXOSC9
GO_Biological_Process_2025	Alcohol Catabolic Process (GO:0046164)	1/7	1.149459e-02	9.163737e-02	0	0	1.039635e+02	4.642886e+02	SNX17
GO_Biological_Process_2025	Aldehyde Catabolic Process (GO:0046185)	1/7	1.149459e-02	9.163737e-02	0	0	1.039635e+02	4.642886e+02	ALDH2
GO_Biological_Process_2025	mRNA Metabolic Process (GO:0016071)	2/101	1.204093e-02	9.163737e-02	0	0	1.294754e+01	5.722092e+01	EXOSC9;SRSF9
GO_Biological_Process_2025	Negative Regulation of Ferroptosis (GO:0110076)	1/8	1.312618e-02	9.163737e-02	0	0	8.910714e+01	3.861143e+02	GPX4
GO_Biological_Process_2025	Terpenoid Metabolic Process (GO:0006721)	1/8	1.312618e-02	9.163737e-02	0	0	8.910714e+01	3.861143e+02	CYP2E1
GO_Biological_Process_2025	Glucocorticoid Metabolic Process (GO:0008211)	1/8	1.312618e-02	9.163737e-02	0	0	8.910714e+01	3.861143e+02	CYP17A1
GO_Biological_Process_2025	Monoubiquitinated Protein Deubiquitination (GO:0035520)	1/8	1.312618e-02	9.163737e-02	0	0	8.910714e+01	3.861143e+02	USP32
GO_Biological_Process_2025	Negative Regulation of DNA-templated DNA Replication (GO:2000104)	1/8	1.312618e-02	9.163737e-02	0	0	8.910714e+01	3.861143e+02	DYNLL1
GO_Biological_Process_2025	Steroid Metabolic Process (GO:0008202)	2/106	1.320110e-02	9.163737e-02	0	0	1.232196e+01	5.332273e+01	CYP2E1;CYP17A1
GO_Biological_Process_2025	Protein O-linked Glycosylation via Serine (GO:0018242)	1/9	1.475517e-02	9.163737e-02	0	0	7.796484e+01	3.287124e+02	GALNT2
GO_Biological_Process_2025	Protein O-linked Glycosylation via Threonine (GO:0018243)	1/9	1.475517e-02	9.163737e-02	0	0	7.796484e+01	3.287124e+02	GALNT2
GO_Biological_Process_2025	Lung Epithelium Development (GO:0060428)	1/9	1.475517e-02	9.163737e-02	0	0	7.796484e+01	3.287124e+02	RCN3
GO_Biological_Process_2025	rRNA 3'-End Processing (GO:0031125)	1/9	1.475517e-02	9.163737e-02	0	0	7.796484e+01	3.287124e+02	EXOSC9
GO_Biological_Process_2025	Collagen Biosynthetic Process (GO:0032964)	1/9	1.475517e-02	9.163737e-02	0	0	7.796484e+01	3.287124e+02	RCN3
GO_Biological_Process_2025	Serine Family Amino Acid Catabolic Process (GO:0009071)	1/9	1.475517e-02	9.163737e-02	0	0	7.796484e+01	3.287124e+02	GCSH
GO_Biological_Process_2025	Progesterone Metabolic Process (GO:0042448)	1/9	1.475517e-02	9.163737e-02	0	0	7.796484e+01	3.287124e+02	CYP17A1
GO_Biological_Process_2025	Lipoxygenase Pathway (GO:0019372)	1/9	1.475517e-02	9.163737e-02	0	0	7.796484e+01	3.287124e+02	GPX4
GO_Biological_Process_2025	Regulation of Toll-Like Receptor 9 Signaling Pathway (GO:0034163)	1/10	1.638155e-02	9.204870e-02	0	0	6.929861e+01	2.849281e+02	GRAMD4
GO_Biological_Process_2025	Nuclear mRNA Surveillance (GO:0071028)	1/10	1.638155e-02	9.204870e-02	0	0	6.929861e+01	2.849281e+02	EXOSC9
GO_Biological_Process_2025	Regulation of Ceramide Biosynthetic Process (GO:2000303)	1/10	1.638155e-02	9.204870e-02	0	0	6.929861e+01	2.849281e+02	ORMDL1
GO_Biological_Process_2025	Surfactant Homeostasis (GO:0043129)	1/10	1.638155e-02	9.204870e-02	0	0	6.929861e+01	2.849281e+02	RCN3
GO_Biological_Process_2025	Regulation of Ferroptosis (GO:0110075)	1/11	1.800532e-02	9.442791e-02	0	0	6.236563e+01	2.505282e+02	GPX4
GO_Biological_Process_2025	Tricarboxylic Acid Metabolic Process (GO:0072350)	1/11	1.800532e-02	9.442791e-02	0	0	6.236563e+01	2.505282e+02	IDH3G
GO_Biological_Process_2025	Positive Regulation of Peptidase Activity (GO:0010952)	1/11	1.800532e-02	9.442791e-02	0	0	6.236563e+01	2.505282e+02	RCN3
GO_Biological_Process_2025	Fatty Acid Metabolic Process (GO:0006631)	2/130	1.940838e-02	9.796429e-02	0	0	9.999496e+00	3.941852e+01	GPX4;CYP2E1
GO_Biological_Process_2025	Phospholipid Homeostasis (GO:0055091)	1/12	1.962650e-02	9.796429e-02	0	0	5.669318e+01	2.228538e+02	RCN3
GO_Biological_Process_2025	Intraciliary Retrograde Transport (GO:0035721)	1/13	2.124508e-02	9.796429e-02	0	0	5.196615e+01	2.001544e+02	DYNLL1
GO_Biological_Process_2025	Nuclear RNA Surveillance (GO:0071027)	1/13	2.124508e-02	9.796429e-02	0	0	5.196615e+01	2.001544e+02	EXOSC9
GO_Biological_Process_2025	Glycolipid Catabolic Process (GO:0019377)	1/14	2.286107e-02	9.796429e-02	0	0	4.796635e+01	1.812322e+02	FUCA1
GO_Biological_Process_2025	Proteinogenic Amino Acid Catabolic Process (GO:0170040)	1/15	2.447447e-02	9.796429e-02	0	0	4.453795e+01	1.652413e+02	GCSH
GO_Biological_Process_2025	Negative Regulation of mRNA Splicing, via Spliceosome (GO:0048025)	1/15	2.447447e-02	9.796429e-02	0	0	4.453795e+01	1.652413e+02	SRSF9
GO_Biological_Process_2025	rRNA Catabolic Process (GO:0016075)	1/15	2.447447e-02	9.796429e-02	0	0	4.453795e+01	1.652413e+02	EXOSC9
GO_Biological_Process_2025	Glycoside Metabolic Process (GO:0016137)	1/15	2.447447e-02	9.796429e-02	0	0	4.453795e+01	1.652413e+02	FUCA1
GO_Biological_Process_2025	Regulation of Peptidase Activity (GO:0052547)	1/15	2.447447e-02	9.796429e-02	0	0	4.453795e+01	1.652413e+02	RCN3
GO_Biological_Process_2025	Gene Expression (GO:0010467)	3/381	2.453231e-02	9.796429e-02	0	0	5.182275e+00	1.921465e+01	GALNT2;EXOSC9;MRPS18A
GO_Biological_Process_2025	C21-steroid Hormone Metabolic Process (GO:0008207)	1/16	2.608529e-02	9.796429e-02	0	0	4.156667e+01	1.515680e+02	CYP17A1
GO_Biological_Process_2025	Epoxygenase P450 Pathway (GO:0019373)	1/16	2.608529e-02	9.796429e-02	0	0	4.156667e+01	1.515680e+02	CYP2E1
GO_Biological_Process_2025	Negative Regulation of mRNA Processing (GO:0050686)	1/16	2.608529e-02	9.796429e-02	0	0	4.156667e+01	1.515680e+02	SRSF9
GO_Biological_Process_2025	Glycolipid Metabolic Process (GO:0006664)	1/16	2.608529e-02	9.796429e-02	0	0	4.156667e+01	1.515680e+02	FUCA1
GO_Biological_Process_2025	Epithelial Cell Migration (GO:0010631)	1/17	2.769353e-02	9.796429e-02	0	0	3.896680e+01	1.397566e+02	FAT2
GO_Biological_Process_2025	Membrane Lipid Catabolic Process (GO:0046466)	1/17	2.769353e-02	9.796429e-02	0	0	3.896680e+01	1.397566e+02	FUCA1
GO_Biological_Process_2025	Motile Cilium Assembly (GO:0044458)	1/17	2.769353e-02	9.796429e-02	0	0	3.896680e+01	1.397566e+02	DYNLL1
GO_Biological_Process_2025	Defense Response to Symbiont (GO:0140546)	1/17	2.769353e-02	9.796429e-02	0	0	3.896680e+01	1.397566e+02	GAPDH
GO_Biological_Process_2025	Killing by Host of Symbiont Cells (GO:0051873)	1/17	2.769353e-02	9.796429e-02	0	0	3.896680e+01	1.397566e+02	GAPDH
GO_Biological_Process_2025	Leukotriene Biosynthetic Process (GO:0019370)	1/17	2.769353e-02	9.796429e-02	0	0	3.896680e+01	1.397566e+02	MGST3
GO_Biological_Process_2025	Protein Maturation (GO:0051604)	2/158	2.790034e-02	9.796429e-02	0	0	8.193135e+00	2.932418e+01	GCSH;GALNT2
GO_Biological_Process_2025	Epithelium Development (GO:0060429)	2/159	2.822700e-02	9.796429e-02	0	0	8.140538e+00	2.904118e+01	RCN3;KRT39
GO_Biological_Process_2025	Negative Regulation of Endopeptidase Activity (GO:0010951)	1/19	3.090229e-02	9.961902e-02	0	0	3.463368e+01	1.204187e+02	GAPDH
GO_Biological_Process_2025	Maturation of 5.8S rRNA Frm Tricistronic rRNA Trnscpt (GO:0000466)	1/19	3.090229e-02	9.961902e-02	0	0	3.463368e+01	1.204187e+02	EXOSC9
GO_Biological_Process_2025	Regulation of Endopeptidase Activity (GO:0052548)	1/20	3.250282e-02	9.961902e-02	0	0	3.280921e+01	1.124184e+02	GAPDH
GO_Biological_Process_2025	Negative Regulation of Phosphate Metabolic Process (GO:0045936)	1/20	3.250282e-02	9.961902e-02	0	0	3.280921e+01	1.124184e+02	DYNLL1
GO_Biological_Process_2025	Alternative mRNA Splicing, via Spliceosome (GO:0000380)	1/20	3.250282e-02	9.961902e-02	0	0	3.280921e+01	1.124184e+02	SRSF9
GO_Biological_Process_2025	Ameboidal-Type Cell Migration (GO:0001667)	1/20	3.250282e-02	9.961902e-02	0	0	3.280921e+01	1.124184e+02	FAT2
GO_Biological_Process_2025	Negative Regulation of RNA Splicing (GO:0033119)	1/20	3.250282e-02	9.961902e-02	0	0	3.280921e+01	1.124184e+02	SRSF9
GO_Biological_Process_2025	Bicarbonate Transport (GO:0015701)	1/20	3.250282e-02	9.961902e-02	0	0	3.280921e+01	1.124184e+02	CYB5R1
GO_Biological_Process_2025	Leukotriene Metabolic Process (GO:0006691)	1/20	3.250282e-02	9.961902e-02	0	0	3.280921e+01	1.124184e+02	MGST3
GO_Biological_Process_2025	Negative Regulation of Amide Metabolic Process (GO:0034249)	1/21	3.410078e-02	1.011519e-01	0	0	3.116719e+01	1.052963e+02	ORMDL1
GO_Biological_Process_2025	snRNA 3'-End Processing (GO:0034472)	1/21	3.410078e-02	1.011519e-01	0	0	3.116719e+01	1.052963e+02	EXOSC9
GO_Biological_Process_2025	Androgen Metabolic Process (GO:0008209)	1/22	3.569618e-02	1.011519e-01	0	0	2.968155e+01	9.892003e+01	CYP17A1
GO_Biological_Process_2025	Neuron Apoptotic Process (GO:0051402)	1/22	3.569618e-02	1.011519e-01	0	0	2.968155e+01	9.892003e+01	GAPDH
GO_Biological_Process_2025	Steroid Hormone Biosynthetic Process (GO:0120178)	1/22	3.569618e-02	1.011519e-01	0	0	2.968155e+01	9.892003e+01	CYP17A1
GO_Biological_Process_2025	Carbohydrate Derivative Catabolic Process (GO:1901136)	1/23	3.728903e-02	1.011519e-01	0	0	2.833097e+01	9.318213e+01	FUCA1
GO_Biological_Process_2025	Translesion Synthesis (GO:0019985)	1/23	3.728903e-02	1.011519e-01	0	0	2.833097e+01	9.318213e+01	USP32
GO_Biological_Process_2025	Negative Regulation of Peptidase Activity (GO:0010466)	1/23	3.728903e-02	1.011519e-01	0	0	2.833097e+01	9.318213e+01	GAPDH
GO_Biological_Process_2025	Postreplication Repair (GO:0006301)	1/23	3.728903e-02	1.011519e-01	0	0	2.833097e+01	9.318213e+01	USP32
GO_Biological_Process_2025	Prostanoid Metabolic Process (GO:0006692)	1/23	3.728903e-02	1.011519e-01	0	0	2.833097e+01	9.318213e+01	MGST3
GO_Biological_Process_2025	Tricarboxylic Acid Cycle (GO:0006099)	1/24	3.887933e-02	1.030958e-01	0	0	2.709783e+01	8.799457e+01	IDH3G
GO_Biological_Process_2025	Positive Regulation of Striated Muscle Cell Differentiation (GO:0051155)	1/24	3.887933e-02	1.030958e-01	0	0	2.709783e+01	8.799457e+01	ATP11A
GO_Biological_Process_2025	Icosanoid Biosynthetic Process (GO:0046456)	1/25	4.046708e-02	1.038069e-01	0	0	2.596745e+01	8.328453e+01	MGST3
GO_Biological_Process_2025	Steroid Biosynthetic Process (GO:0006694)	1/25	4.046708e-02	1.038069e-01	0	0	2.596745e+01	8.328453e+01	CYP17A1
GO_Biological_Process_2025	Lipid Translocation (GO:0034204)	1/25	4.046708e-02	1.038069e-01	0	0	2.596745e+01	8.328453e+01	ATP11A
GO_Biological_Process_2025	Hormone Biosynthetic Process (GO:0042446)	1/26	4.205229e-02	1.067133e-01	0	0	2.492750e+01	7.899130e+01	CYP17A1
GO_Biological_Process_2025	DNA Synthesis Involved in DNA Repair (GO:0000731)	1/27	4.363495e-02	1.095516e-01	0	0	2.396755e+01	7.506389e+01	USP32
GO_Biological_Process_2025	ADP Catabolic Process (GO:0046032)	1/28	4.521508e-02	1.111537e-01	0	0	2.307870e+01	7.145916e+01	GAPDH
GO_Biological_Process_2025	Glycolytic Process (GO:0006096)	1/28	4.521508e-02	1.111537e-01	0	0	2.307870e+01	7.145916e+01	GAPDH
GO_Biological_Process_2025	mRNA Splice Site Recognition (GO:0006376)	1/29	4.679268e-02	1.138461e-01	0	0	2.225335e+01	6.814038e+01	SRSF9
GO_Biological_Process_2025	Regulation of Immunoglobulin Production (GO:0002637)	1/31	4.994030e-02	1.202644e-01	0	0	2.076771e+01	6.223930e+01	GALNT2
GO_Biological_Process_2025	DNA Damage Response, Signal Transduction by P53 Class Mediator (GO:0030330)	1/32	5.151033e-02	1.215644e-01	0	0	2.009677e+01	5.960649e+01	USP32
GO_Biological_Process_2025	Pyridine Nucleotide Catabolic Process (GO:0019364)	1/32	5.151033e-02	1.215644e-01	0	0	2.009677e+01	5.960649e+01	GAPDH
GO_Biological_Process_2025	Rescue of Stalled Ribosome (GO:0072344)	1/33	5.307785e-02	1.240235e-01	0	0	1.946777e+01	5.715730e+01	USP32
GO_Biological_Process_2025	Lung Development (GO:0030324)	1/34	5.464285e-02	1.261703e-01	0	0	1.887689e+01	5.487394e+01	RCN3
GO_Biological_Process_2025	Regulation of Autophagy (GO:0010506)	2/230	5.506586e-02	1.261703e-01	0	0	5.585456e+00	1.619349e+01	USP32;GAPDH
GO_Biological_Process_2025	Negative Regulation of Cytoplasmic Pattern Recognition Receptor Signaling Pathway (GO:0039532)	1/35	5.620534e-02	1.263282e-01	0	0	1.832077e+01	5.274080e+01	GRAMD4
GO_Biological_Process_2025	Phospholipid Translocation (GO:0045332)	1/35	5.620534e-02	1.263282e-01	0	0	1.832077e+01	5.274080e+01	ATP11A
GO_Biological_Process_2025	Positive Regulation of Immunoglobulin Production (GO:0002639)	1/38	6.087780e-02	1.342725e-01	0	0	1.683277e+01	4.711302e+01	GALNT2
GO_Biological_Process_2025	O-glycan Processing (GO:0016266)	1/38	6.087780e-02	1.342725e-01	0	0	1.683277e+01	4.711302e+01	GALNT2
GO_Biological_Process_2025	Carbohydrate Catabolic Process (GO:0016052)	1/40	6.398031e-02	1.360302e-01	0	0	1.596795e+01	4.389876e+01	GAPDH
GO_Biological_Process_2025	Establishment of Protein Localization to Extracellular Region (GO:0035592)	1/40	6.398031e-02	1.360302e-01	0	0	1.596795e+01	4.389876e+01	RCN3
GO_Biological_Process_2025	Ribosome Disassembly (GO:0032790)	1/40	6.398031e-02	1.360302e-01	0	0	1.596795e+01	4.389876e+01	USP32
GO_Biological_Process_2025	Nucleic Acid Catabolic Process (GO:0141188)	1/40	6.398031e-02	1.360302e-01	0	0	1.596795e+01	4.389876e+01	EXOSC9
GO_Biological_Process_2025	Defense Response to Fungus (GO:0050832)	1/42	6.707288e-02	1.413321e-01	0	0	1.518750e+01	4.103625e+01	GAPDH
GO_Biological_Process_2025	Negative Regulation of Organelle Assembly (GO:1902116)	1/43	6.861544e-02	1.420460e-01	0	0	1.482515e+01	3.972010e+01	USP32
GO_Biological_Process_2025	Positive Regulation of Production of Molecular Mediator of Immune Response (GO:0002702)	1/43	6.861544e-02	1.420460e-01	0	0	1.482515e+01	3.972010e+01	GALNT2
GO_Biological_Process_2025	Peptidyl-Threonine Modification (GO:0018210)	1/44	7.015554e-02	1.427302e-01	0	0	1.447965e+01	3.847302e+01	GALNT2
GO_Biological_Process_2025	Substantia Nigra Development (GO:0021762)	1/44	7.015554e-02	1.427302e-01	0	0	1.447965e+01	3.847302e+01	DYNLL1
GO_Biological_Process_2025	Regulation of Canonical NF-kappaB Signal Transduction (GO:0043122)	2/270	7.293025e-02	1.463800e-01	0	0	4.742176e+00	1.241621e+01	USP32;GAPDH
GO_Biological_Process_2025	Negative Regulation of Cold-Induced Thermogenesis (GO:0120163)	1/47	7.476101e-02	1.463800e-01	0	0	1.353329e+01	3.509802e+01	TLE3
GO_Biological_Process_2025	Cellular Response to Type II Interferon (GO:0071346)	1/47	7.476101e-02	1.463800e-01	0	0	1.353329e+01	3.509802e+01	GAPDH
GO_Biological_Process_2025	Membrane Lipid Biosynthetic Process (GO:0046467)	1/48	7.629125e-02	1.463800e-01	0	0	1.324468e+01	3.408117e+01	ORMDL1
GO_Biological_Process_2025	Pyruvate Metabolic Process (GO:0006090)	1/48	7.629125e-02	1.463800e-01	0	0	1.324468e+01	3.408117e+01	GAPDH
GO_Biological_Process_2025	Hexose Metabolic Process (GO:0019318)	1/48	7.629125e-02	1.463800e-01	0	0	1.324468e+01	3.408117e+01	FUCA1
GO_Biological_Process_2025	Secondary Alcohol Metabolic Process (GO:1902652)	1/48	7.629125e-02	1.463800e-01	0	0	1.324468e+01	3.408117e+01	IDH3G
GO_Biological_Process_2025	mRNA Catabolic Process (GO:0006402)	1/49	7.781903e-02	1.469223e-01	0	0	1.296810e+01	3.311234e+01	EXOSC9
GO_Biological_Process_2025	Translational Elongation (GO:0006414)	1/49	7.781903e-02	1.469223e-01	0	0	1.296810e+01	3.311234e+01	USP32
GO_Biological_Process_2025	Negative Regulation of Phosphorylation (GO:0042326)	1/50	7.934437e-02	1.472214e-01	0	0	1.270281e+01	3.218838e+01	DYNLL1
GO_Biological_Process_2025	Lipid Modification (GO:0030258)	1/50	7.934437e-02	1.472214e-01	0	0	1.270281e+01	3.218838e+01	CYP2E1
GO_Biological_Process_2025	Nicotinamide Nucleotide Metabolic Process (GO:0046496)	1/51	8.086725e-02	1.472214e-01	0	0	1.244812e+01	3.130637e+01	GAPDH
GO_Biological_Process_2025	Cellular Response to Cytokine Stimulus (GO:0071345)	2/289	8.199410e-02	1.472214e-01	0	0	4.423963e+00	1.106481e+01	USP32;GAPDH
GO_Biological_Process_2025	Positive Regulation of TORC1 Signaling (GO:1904263)	1/52	8.238770e-02	1.472214e-01	0	0	1.220343e+01	3.046366e+01	USP32
GO_Biological_Process_2025	Positive Regulation of Proteolysis (GO:0045862)	1/52	8.238770e-02	1.472214e-01	0	0	1.220343e+01	3.046366e+01	RCN3
GO_Biological_Process_2025	Signal Transduction by P53 Class Mediator (GO:0072331)	1/52	8.238770e-02	1.472214e-01	0	0	1.220343e+01	3.046366e+01	USP32
GO_Biological_Process_2025	RNA Processing (GO:0006396)	2/291	8.296800e-02	1.472214e-01	0	0	4.392901e+00	1.093525e+01	EXOSC9;SRSF9
GO_Biological_Process_2025	Ceramide Metabolic Process (GO:0006672)	1/53	8.390570e-02	1.477742e-01	0	0	1.196815e+01	2.965781e+01	ORMDL1
GO_Biological_Process_2025	Cellular Response to Interleukin-1 (GO:0071347)	1/57	8.995340e-02	1.572519e-01	0	0	1.111105e+01	2.676056e+01	USP32
GO_Biological_Process_2025	Protein Transport (GO:0015031)	2/308	9.139007e-02	1.578360e-01	0	0	4.145267e+00	9.918041e+00	RCN3;SNX17
GO_Biological_Process_2025	Protein Polymerization (GO:0051258)	1/59	9.296272e-02	1.578360e-01	0	0	1.072683e+01	2.548220e+01	GPX4
GO_Biological_Process_2025	Response to Interleukin-1 (GO:0070555)	1/59	9.296272e-02	1.578360e-01	0	0	1.072683e+01	2.548220e+01	USP32
GO_Biological_Process_2025	Homophilic Cell Adhesion via Plasma Membrane Adhesion Molecules (GO:0007156)	1/59	9.296272e-02	1.578360e-01	0	0	1.072683e+01	2.548220e+01	FAT2
GO_Biological_Process_2025	Protein Secretion (GO:0009306)	1/60	9.446375e-02	1.581095e-01	0	0	1.054449e+01	2.488014e+01	RCN3
GO_Biological_Process_2025	Response to Type II Interferon (GO:0034341)	1/60	9.446375e-02	1.581095e-01	0	0	1.054449e+01	2.488014e+01	GAPDH
GO_Biological_Process_2025	Phospholipid Transport (GO:0015914)	1/61	9.596238e-02	1.583715e-01	0	0	1.036823e+01	2.430105e+01	ATP11A
GO_Biological_Process_2025	Negative Regulation of Canonical NF-kappaB Signal Transduction (GO:0043124)	1/61	9.596238e-02	1.583715e-01	0	0	1.036823e+01	2.430105e+01	USP32
GO_Biological_Process_2025	ATP Metabolic Process (GO:0046034)	1/62	9.745861e-02	1.588624e-01	0	0	1.019775e+01	2.374369e+01	GAPDH
GO_Biological_Process_2025	Negative Regulation of Metabolic Process (GO:0009892)	1/63	9.895243e-02	1.588624e-01	0	0	1.003276e+01	2.320694e+01	TLE3
GO_Biological_Process_2025	RNA Metabolic Process (GO:0016070)	1/63	9.895243e-02	1.588624e-01	0	0	1.003276e+01	2.320694e+01	EXOSC9
GO_Biological_Process_2025	Spliceosomal Complex Assembly (GO:0000245)	1/63	9.895243e-02	1.588624e-01	0	0	1.003276e+01	2.320694e+01	SRSF9
GO_Biological_Process_2025	Endocytic Recycling (GO:0032456)	1/64	1.004439e-01	1.601672e-01	0	0	9.873016e+00	2.268973e+01	SNX17
GO_Biological_Process_2025	Regulation of Endocytosis (GO:0030100)	1/65	1.019329e-01	1.603744e-01	0	0	9.718262e+00	2.219107e+01	SNX17
GO_Biological_Process_2025	Regulation of Phosphorylation (GO:0042325)	1/65	1.019329e-01	1.603744e-01	0	0	9.718262e+00	2.219107e+01	DYNLL1
GO_Biological_Process_2025	Regulation of Type I Interferon Production (GO:0032479)	1/66	1.034195e-01	1.616358e-01	0	0	9.568269e+00	2.171003e+01	GAPDH
GO_Biological_Process_2025	Cholesterol Metabolic Process (GO:0008203)	1/68	1.063856e-01	1.640981e-01	0	0	9.281716e+00	2.079740e+01	SNX17
GO_Biological_Process_2025	Positive Regulation of Type I Interferon Production (GO:0032481)	1/68	1.063856e-01	1.640981e-01	0	0	9.281716e+00	2.079740e+01	GAPDH
GO_Biological_Process_2025	Phospholipid Metabolic Process (GO:0006644)	1/69	1.078651e-01	1.652998e-01	0	0	9.144761e+00	2.036423e+01	GPX4
GO_Biological_Process_2025	Intermediate Filament Organization (GO:0045109)	1/72	1.122894e-01	1.709696e-01	0	0	8.757042e+00	1.914881e+01	KRT39
GO_Biological_Process_2025	Positive Regulation of TOR Signaling (GO:0032008)	1/73	1.137594e-01	1.720975e-01	0	0	8.634983e+00	1.876960e+01	USP32
GO_Biological_Process_2025	Peptidyl-Serine Modification (GO:0018209)	1/75	1.166923e-01	1.754101e-01	0	0	8.400760e+00	1.804663e+01	GALNT2
GO_Biological_Process_2025	Protein Deubiquitination (GO:0016579)	1/76	1.181553e-01	1.764851e-01	0	0	8.288333e+00	1.770185e+01	USP32
GO_Biological_Process_2025	Negative Regulation of Gene Expression (GO:0010629)	2/364	1.207556e-01	1.783290e-01	0	0	3.494030e+00	7.386331e+00	EXOSC9;GAPDH
GO_Biological_Process_2025	Positive Regulation of Growth (GO:0045927)	1/79	1.225300e-01	1.783290e-01	0	0	7.968349e+00	1.672875e+01	EXOSC9
GO_Biological_Process_2025	RNA Catabolic Process (GO:0006401)	1/79	1.225300e-01	1.783290e-01	0	0	7.968349e+00	1.672875e+01	EXOSC9
GO_Biological_Process_2025	Sphingolipid Metabolic Process (GO:0006665)	1/79	1.225300e-01	1.783290e-01	0	0	7.968349e+00	1.672875e+01	ORMDL1
GO_Biological_Process_2025	Signal Transduction in Response to DNA Damage (GO:0042770)	1/80	1.239836e-01	1.783290e-01	0	0	7.867089e+00	1.642338e+01	USP32
GO_Biological_Process_2025	Protein Modification by Small Protein Removal (GO:0070646)	1/81	1.254348e-01	1.783290e-01	0	0	7.768359e+00	1.612687e+01	USP32
GO_Biological_Process_2025	Aerobic Respiration (GO:0009060)	1/81	1.254348e-01	1.783290e-01	0	0	7.768359e+00	1.612687e+01	IDH3G
GO_Biological_Process_2025	Regulation of Catabolic Process (GO:0009894)	1/81	1.254348e-01	1.783290e-01	0	0	7.768359e+00	1.612687e+01	USP32
GO_Biological_Process_2025	Regulation of Vesicle-Mediated Transport (GO:0060627)	1/82	1.268837e-01	1.792068e-01	0	0	7.672068e+00	1.583886e+01	SNX17
GO_Biological_Process_2025	Organophosphate Metabolic Process (GO:0019637)	1/83	1.283303e-01	1.792068e-01	0	0	7.578125e+00	1.555901e+01	GPX4
GO_Biological_Process_2025	Sphingolipid Biosynthetic Process (GO:0030148)	1/83	1.283303e-01	1.792068e-01	0	0	7.578125e+00	1.555901e+01	ORMDL1
GO_Biological_Process_2025	Peptidyl-Lysine Modification (GO:0018205)	1/85	1.312165e-01	1.821593e-01	0	0	7.396949e+00	1.502252e+01	GCSH
GO_Biological_Process_2025	Nuclear-Transcribed mRNA Catabolic Process (GO:0000956)	1/89	1.369610e-01	1.890222e-01	0	0	7.059304e+00	1.403431e+01	EXOSC9
GO_Biological_Process_2025	Protein O-linked Glycosylation (GO:0006493)	1/91	1.398195e-01	1.907364e-01	0	0	6.901736e+00	1.357850e+01	GALNT2
GO_Biological_Process_2025	ERAD Pathway (GO:0036503)	1/91	1.398195e-01	1.907364e-01	0	0	6.901736e+00	1.357850e+01	RCN3
GO_Biological_Process_2025	Mitochondrial Translation (GO:0032543)	1/94	1.440900e-01	1.943156e-01	0	0	6.678091e+00	1.293758e+01	MRPS18A
GO_Biological_Process_2025	Lipid Biosynthetic Process (GO:0008610)	1/94	1.440900e-01	1.943156e-01	0	0	6.678091e+00	1.293758e+01	CYP17A1
GO_Biological_Process_2025	Regulation of mRNA Splicing, via Spliceosome (GO:0048024)	1/97	1.483399e-01	1.963415e-01	0	0	6.468424e+00	1.234337e+01	SRSF9
GO_Biological_Process_2025	Muscle Contraction (GO:0006936)	1/97	1.483399e-01	1.963415e-01	0	0	6.468424e+00	1.234337e+01	UTS2
GO_Biological_Process_2025	Regulation of TORC1 Signaling (GO:1903432)	1/97	1.483399e-01	1.963415e-01	0	0	6.468424e+00	1.234337e+01	USP32
GO_Biological_Process_2025	Positive Regulation of Hydrolase Activity (GO:0051345)	1/98	1.497520e-01	1.963415e-01	0	0	6.401418e+00	1.215485e+01	RCN3
GO_Biological_Process_2025	rRNA Metabolic Process (GO:0016072)	1/98	1.497520e-01	1.963415e-01	0	0	6.401418e+00	1.215485e+01	EXOSC9
GO_Biological_Process_2025	Mitochondrial Gene Expression (GO:0140053)	1/100	1.525693e-01	1.989302e-01	0	0	6.271465e+00	1.179121e+01	MRPS18A
GO_Biological_Process_2025	Negative Regulation of Translation (GO:0017148)	1/102	1.553776e-01	2.014787e-01	0	0	6.146658e+00	1.144444e+01	GAPDH
GO_Biological_Process_2025	Organic Anion Transport (GO:0015711)	1/105	1.595732e-01	2.057884e-01	0	0	5.968450e+00	1.095361e+01	CYB5R1
GO_Biological_Process_2025	Regulation of Macroautophagy (GO:0016241)	1/106	1.609672e-01	2.064579e-01	0	0	5.911310e+00	1.079733e+01	GAPDH
GO_Biological_Process_2025	Positive Regulation of Cell Growth (GO:0030307)	1/107	1.623590e-01	2.071174e-01	0	0	5.855248e+00	1.064452e+01	EXOSC9
GO_Biological_Process_2025	rRNA Processing (GO:0006364)	1/110	1.665209e-01	2.112846e-01	0	0	5.693234e+00	1.020589e+01	EXOSC9
GO_Biological_Process_2025	Antimicrobial Humoral Immune Response Mediated by Antimicrobial Peptide (GO:0061844)	1/116	1.747847e-01	2.205838e-01	0	0	5.394565e+00	9.409204e+00	GAPDH
GO_Biological_Process_2025	Negative Regulation of Canonical Wnt Signaling Pathway (GO:0090090)	1/117	1.761542e-01	2.211297e-01	0	0	5.347791e+00	9.285880e+00	TLE3
GO_Biological_Process_2025	RNA Biosynthetic Process (GO:0032774)	1/128	1.910745e-01	2.385904e-01	0	0	4.881890e+00	8.079976e+00	EXOSC9
GO_Biological_Process_2025	Epithelial Cell Differentiation (GO:0030855)	1/132	1.964348e-01	2.439927e-01	0	0	4.731870e+00	7.700762e+00	KRT39
GO_Biological_Process_2025	protein-RNA Complex Assembly (GO:0022618)	1/138	2.044108e-01	2.525704e-01	0	0	4.523266e+00	7.181245e+00	SRSF9
GO_Biological_Process_2025	Protein Glycosylation (GO:0006486)	1/145	2.136191e-01	2.614564e-01	0	0	4.301866e+00	6.640193e+00	GALNT2
GO_Biological_Process_2025	Negative Regulation of Protein Metabolic Process (GO:0051248)	1/146	2.149261e-01	2.614564e-01	0	0	4.271983e+00	6.568008e+00	GAPDH
GO_Biological_Process_2025	Negative Regulation of Wnt Signaling Pathway (GO:0030178)	1/146	2.149261e-01	2.614564e-01	0	0	4.271983e+00	6.568008e+00	TLE3
GO_Biological_Process_2025	Antimicrobial Humoral Response (GO:0019730)	1/147	2.162310e-01	2.616949e-01	0	0	4.242509e+00	6.497012e+00	GAPDH
GO_Biological_Process_2025	Regulation of Cold-Induced Thermogenesis (GO:0120161)	1/148	2.175337e-01	2.619284e-01	0	0	4.213435e+00	6.427180e+00	TLE3
GO_Biological_Process_2025	Phosphate-Containing Compound Metabolic Process (GO:0006796)	1/150	2.201330e-01	2.637127e-01	0	0	4.156460e+00	6.290898e+00	GPX4
GO_Biological_Process_2025	Regulation of Cellular Component Organization (GO:0051128)	1/159	2.317266e-01	2.761994e-01	0	0	3.917919e+00	5.728770e+00	SNX17
GO_Biological_Process_2025	Ribosome Biogenesis (GO:0042254)	1/161	2.342801e-01	2.778398e-01	0	0	3.868555e+00	5.614192e+00	EXOSC9
GO_Biological_Process_2025	Cell-Cell Adhesion via Plasma-Membrane Adhesion Molecules (GO:0098742)	1/171	2.469250e-01	2.899508e-01	0	0	3.639154e+00	5.089979e+00	FAT2
GO_Biological_Process_2025	Regulation of Cytokine Production (GO:0001817)	1/172	2.481783e-01	2.899508e-01	0	0	3.617690e+00	5.041642e+00	GAPDH
GO_Biological_Process_2025	Nitrogen Compound Transport (GO:0071705)	1/172	2.481783e-01	2.899508e-01	0	0	3.617690e+00	5.041642e+00	RCN3
GO_Biological_Process_2025	Protein Metabolic Process (GO:0019538)	2/614	2.691003e-01	3.098821e-01	0	0	2.040375e+00	2.678341e+00	GALNT2;MRPS18A
GO_Biological_Process_2025	Macromolecule Biosynthetic Process (GO:0009059)	1/189	2.691772e-01	3.098821e-01	0	0	3.287733e+00	4.314772e+00	MRPS18A
GO_Biological_Process_2025	Anterograde Trans-Synaptic Signaling (GO:0098916)	1/189	2.691772e-01	3.098821e-01	0	0	3.287733e+00	4.314772e+00	UTS2
GO_Biological_Process_2025	Response to Endoplasmic Reticulum Stress (GO:0034976)	1/196	2.776576e-01	3.180931e-01	0	0	3.168590e+00	4.060125e+00	RCN3
GO_Biological_Process_2025	Regulation of Translation (GO:0006417)	1/201	2.836564e-01	3.233958e-01	0	0	3.088594e+00	3.891602e+00	GAPDH
GO_Biological_Process_2025	Positive Regulation of Canonical NF-kappaB Signal Transduction (GO:0043123)	1/204	2.872326e-01	3.258985e-01	0	0	3.042488e+00	3.795391e+00	GAPDH
GO_Biological_Process_2025	mRNA Splicing, via Spliceosome (GO:0000398)	1/211	2.955096e-01	3.334168e-01	0	0	2.940030e+00	3.584055e+00	SRSF9
GO_Biological_Process_2025	Protein Stabilization (GO:0050821)	1/212	2.966844e-01	3.334168e-01	0	0	2.925948e+00	3.555279e+00	GAPDH
GO_Biological_Process_2025	Regulation of Canonical Wnt Signaling Pathway (GO:0060828)	1/216	3.013646e-01	3.370714e-01	0	0	2.870930e+00	3.443492e+00	TLE3
GO_Biological_Process_2025	Regulation of Phosphatidylinositol 3-Kinase/Protein Kinase B Signal Transduction (GO:0051896)	1/219	3.048550e-01	3.393669e-01	0	0	2.830992e+00	3.362989e+00	RCN3
GO_Biological_Process_2025	Regulation of Cell Growth (GO:0001558)	1/222	3.083284e-01	3.416221e-01	0	0	2.792138e+00	3.285201e+00	EXOSC9
GO_Biological_Process_2025	mRNA Processing (GO:0006397)	1/226	3.129335e-01	3.451042e-01	0	0	2.741944e+00	3.185494e+00	SRSF9
GO_Biological_Process_2025	Translation (GO:0006412)	1/232	3.197854e-01	3.493952e-01	0	0	2.669913e+00	3.043982e+00	MRPS18A
GO_Biological_Process_2025	Apoptotic Process (GO:0006915)	1/232	3.197854e-01	3.493952e-01	0	0	2.669913e+00	3.043982e+00	GAPDH
GO_Biological_Process_2025	Negative Regulation of Multicellular Organismal Process (GO:0051241)	1/243	3.321755e-01	3.612600e-01	0	0	2.547133e+00	2.807174e+00	TLE3
GO_Biological_Process_2025	Cilium Assembly (GO:0060271)	1/247	3.366266e-01	3.639517e-01	0	0	2.505208e+00	2.727623e+00	DYNLL1
GO_Biological_Process_2025	Positive Regulation of Programmed Cell Death (GO:0043068)	1/248	3.377348e-01	3.639517e-01	0	0	2.494939e+00	2.708242e+00	GRAMD4
GO_Biological_Process_2025	Chemical Synaptic Transmission (GO:0007268)	1/260	3.508946e-01	3.764142e-01	0	0	2.377896e+00	2.490298e+00	UTS2
GO_Biological_Process_2025	Negative Regulation of Intracellular Signal Transduction (GO:1902532)	1/297	3.898939e-01	4.163573e-01	0	0	2.076753e+00	1.956053e+00	USP32
GO_Biological_Process_2025	Regulation of Intracellular Signal Transduction (GO:1902531)	1/302	3.949866e-01	4.198957e-01	0	0	2.041736e+00	1.896575e+00	RCN3
GO_Biological_Process_2025	Positive Regulation of Apoptotic Process (GO:0043065)	1/313	4.060458e-01	4.297166e-01	0	0	1.968650e+00	1.774323e+00	GRAMD4
GO_Biological_Process_2025	Protein-Containing Complex Assembly (GO:0065003)	1/323	4.159293e-01	4.373969e-01	0	0	1.906541e+00	1.672494e+00	GPX4
GO_Biological_Process_2025	Positive Regulation of Cytokine Production (GO:0001819)	1/325	4.178868e-01	4.373969e-01	0	0	1.894579e+00	1.653105e+00	GAPDH
GO_Biological_Process_2025	Intracellular Protein Transport (GO:0006886)	1/326	4.188631e-01	4.373969e-01	0	0	1.888654e+00	1.643527e+00	SNX17
GO_Biological_Process_2025	Supramolecular Fiber Organization (GO:0097435)	1/339	4.314121e-01	4.485165e-01	0	0	1.814811e+00	1.525697e+00	KRT39
GO_Biological_Process_2025	Protein Localization (GO:0008104)	1/371	4.611927e-01	4.762238e-01	0	0	1.655152e+00	1.280987e+00	SNX17
GO_Biological_Process_2025	Proteasomal Protein Catabolic Process (GO:0010498)	1/372	4.620985e-01	4.762238e-01	0	0	1.650606e+00	1.274231e+00	RCN3
GO_Biological_Process_2025	Negative Regulation of Programmed Cell Death (GO:0043069)	1/382	4.710760e-01	4.833649e-01	0	0	1.606463e+00	1.209242e+00	GPX4
GO_Biological_Process_2025	Positive Regulation of Multicellular Organismal Process (GO:0051240)	1/407	4.928887e-01	5.035573e-01	0	0	1.505619e+00	1.065183e+00	GAPDH
GO_Biological_Process_2025	DNA Damage Response (GO:0006974)	1/421	5.047202e-01	5.134222e-01	0	0	1.454390e+00	9.944407e-01	USP32
GO_Biological_Process_2025	Positive Regulation of Gene Expression (GO:0010628)	1/436	5.170996e-01	5.237575e-01	0	0	1.403161e+00	9.254124e-01	GAPDH
GO_Biological_Process_2025	Positive Regulation of Cellular Process (GO:0048522)	1/622	6.477604e-01	6.532968e-01	0	0	9.735306e-01	4.227405e-01	EXOSC9
GO_Biological_Process_2025	Positive Regulation of Intracellular Signal Transduction (GO:1902533)	1/652	6.653313e-01	6.681625e-01	0	0	9.272273e-01	3.778174e-01	GAPDH
GO_Biological_Process_2025	Regulation of Apoptotic Process (GO:0042981)	1/704	6.937943e-01	6.937943e-01	0	0	8.563300e-01	3.130569e-01	GRAMD4
