## Supplementary material for "Fatty Acid β-oxidation and Ferroptosis Define a Survival-Productivity Trade Off in CHO fed-Batch Bioreactors": GO_Biological_Process_2025.Mouse.enrichr.reports.txt

Gene_set	Term	Overlap	P-value	Adjusted P-value	Old P-value	Old Adjusted P-value	Odds Ratio	Combined Score	Genes
GO_Biological_Process_2025	Negative Regulation of Transferase Activity (GO:0051348)	2/19	1.448050e-04	2.635450e-02	0	0	1.381592e+02	1.221344e+03	GSK3A;PHPT1
GO_Biological_Process_2025	Positive Regulation of Apoptotic Process (GO:0043065)	3/313	3.054562e-03	6.177094e-02	0	0	1.189778e+01	6.890147e+01	GSK3A;HTRA1;GRAMD4
GO_Biological_Process_2025	Negative Regulation of Nucleobase-Containing Compound Metabolic Process (GO:0045934)	1/5	4.741392e-03	6.177094e-02	0	0	2.774583e+02	1.484797e+03	GSK3A
GO_Biological_Process_2025	Prevention of Polyspermy (GO:0060468)	1/5	4.741392e-03	6.177094e-02	0	0	2.774583e+02	1.484797e+03	PLAT
GO_Biological_Process_2025	Glycolipid Transport (GO:0046836)	1/5	4.741392e-03	6.177094e-02	0	0	2.774583e+02	1.484797e+03	PLTP
GO_Biological_Process_2025	Negative Regulation of Glycogen Biosynthetic Process (GO:0045719)	1/6	5.687116e-03	6.177094e-02	0	0	2.219556e+02	1.147411e+03	GSK3A
GO_Biological_Process_2025	Positive Regulation of Blood Circulation (GO:1903524)	1/6	5.687116e-03	6.177094e-02	0	0	2.219556e+02	1.147411e+03	GSK3A
GO_Biological_Process_2025	Smooth Muscle Cell Migration (GO:0014909)	1/6	5.687116e-03	6.177094e-02	0	0	2.219556e+02	1.147411e+03	PLAT
GO_Biological_Process_2025	Glucan Catabolic Process (GO:0009251)	1/6	5.687116e-03	6.177094e-02	0	0	2.219556e+02	1.147411e+03	PYGB
GO_Biological_Process_2025	Negative Regulation of Plasminogen Activation (GO:0010757)	1/6	5.687116e-03	6.177094e-02	0	0	2.219556e+02	1.147411e+03	PLAT
GO_Biological_Process_2025	Negative Regulation of D-glucose Import (GO:0046325)	1/7	6.631989e-03	6.177094e-02	0	0	1.849537e+02	9.277001e+02	GSK3A
GO_Biological_Process_2025	+ Reg of Mt Outer Membrane Permeabilization Inv in Apoptotic Sgnlng Pway (GO:1901030)	1/7	6.631989e-03	6.177094e-02	0	0	1.849537e+02	9.277001e+02	GSK3A
GO_Biological_Process_2025	Negative Regulation of Ferroptosis (GO:0110076)	1/8	7.576012e-03	6.177094e-02	0	0	1.585238e+02	7.740350e+02	FTH1
GO_Biological_Process_2025	Negative Regulation of Glycogen Metabolic Process (GO:0070874)	1/8	7.576012e-03	6.177094e-02	0	0	1.585238e+02	7.740350e+02	GSK3A
GO_Biological_Process_2025	Regulation of Type B Pancreatic Cell Development (GO:2000074)	1/8	7.576012e-03	6.177094e-02	0	0	1.585238e+02	7.740350e+02	GSK3A
GO_Biological_Process_2025	Plasminogen Activation (GO:0031639)	1/8	7.576012e-03	6.177094e-02	0	0	1.585238e+02	7.740350e+02	PLAT
GO_Biological_Process_2025	Regulation of Sodium Ion Export Across Plasma Membrane (GO:1903276)	1/9	8.519186e-03	6.177094e-02	0	0	1.387014e+02	6.609724e+02	FXYD7
GO_Biological_Process_2025	Positive Regulation of Sodium Ion Export Across Plasma Membrane (GO:1903278)	1/9	8.519186e-03	6.177094e-02	0	0	1.387014e+02	6.609724e+02	FXYD7
GO_Biological_Process_2025	Positive Regulation of Transcription of Nucleolar Large rRNA by RNA Polymerase I (GO:1901838)	1/9	8.519186e-03	6.177094e-02	0	0	1.387014e+02	6.609724e+02	PWP1
GO_Biological_Process_2025	Positive Regulation of Mitochondrial Membrane Permeability (GO:0035794)	1/9	8.519186e-03	6.177094e-02	0	0	1.387014e+02	6.609724e+02	GSK3A
GO_Biological_Process_2025	Muscle Cell Migration (GO:0014812)	1/10	9.461511e-03	6.177094e-02	0	0	1.232840e+02	5.745677e+02	PLAT
GO_Biological_Process_2025	Melanocyte Differentiation (GO:0030318)	1/10	9.461511e-03	6.177094e-02	0	0	1.232840e+02	5.745677e+02	LRMDA
GO_Biological_Process_2025	Regulation of Toll-Like Receptor 9 Signaling Pathway (GO:0034163)	1/10	9.461511e-03	6.177094e-02	0	0	1.232840e+02	5.745677e+02	GRAMD4
GO_Biological_Process_2025	Negative Regulation of Fibrinolysis (GO:0051918)	1/11	1.040299e-02	6.177094e-02	0	0	1.109500e+02	5.065602e+02	PLAT
GO_Biological_Process_2025	Negative Regulation of D-glucose Transmembrane Transport (GO:0010829)	1/11	1.040299e-02	6.177094e-02	0	0	1.109500e+02	5.065602e+02	GSK3A
GO_Biological_Process_2025	Regulation of Ferroptosis (GO:0110075)	1/11	1.040299e-02	6.177094e-02	0	0	1.109500e+02	5.065602e+02	FTH1
GO_Biological_Process_2025	Regulation of Adenylate Cyclase-Activating G Protein-Coupled Receptor Signaling Pathway (GO:0106070)	1/12	1.134362e-02	6.177094e-02	0	0	1.008586e+02	4.517557e+02	GSK3A
GO_Biological_Process_2025	Fibrinolysis (GO:0042730)	1/12	1.134362e-02	6.177094e-02	0	0	1.008586e+02	4.517557e+02	PLAT
GO_Biological_Process_2025	Cellular Response to Dopamine (GO:1903351)	1/12	1.134362e-02	6.177094e-02	0	0	1.008586e+02	4.517557e+02	GSK3A
GO_Biological_Process_2025	Cardiac Left Ventricle Morphogenesis (GO:0003214)	1/13	1.228340e-02	6.177094e-02	0	0	9.244907e+01	4.067303e+02	GSK3A
GO_Biological_Process_2025	Regulation of Transcription of Nucleolar Large rRNA by RNA Polymerase I (GO:1901836)	1/13	1.228340e-02	6.177094e-02	0	0	9.244907e+01	4.067303e+02	PWP1
GO_Biological_Process_2025	Negative Regulation of Cardiac Muscle Hypertrophy (GO:0010614)	1/13	1.228340e-02	6.177094e-02	0	0	9.244907e+01	4.067303e+02	GSK3A
GO_Biological_Process_2025	Positive Regulation of Sodium Ion Transmembrane Transport (GO:1902307)	1/14	1.322233e-02	6.177094e-02	0	0	8.533333e+01	3.691390e+02	FXYD7
GO_Biological_Process_2025	Extrinsic Apoptotic Signaling Pathway in Absence of Ligand (GO:0097192)	1/14	1.322233e-02	6.177094e-02	0	0	8.533333e+01	3.691390e+02	GSK3A
GO_Biological_Process_2025	Negative Regulation of Lyase Activity (GO:0051350)	1/14	1.322233e-02	6.177094e-02	0	0	8.533333e+01	3.691390e+02	PHPT1
GO_Biological_Process_2025	Glycogen Catabolic Process (GO:0005980)	1/14	1.322233e-02	6.177094e-02	0	0	8.533333e+01	3.691390e+02	PYGB
GO_Biological_Process_2025	Ceramide Transport (GO:0035627)	1/15	1.416042e-02	6.177094e-02	0	0	7.923413e+01	3.373238e+02	PLTP
GO_Biological_Process_2025	Negative Regulation of Protein Processing (GO:0010955)	1/16	1.509767e-02	6.177094e-02	0	0	7.394815e+01	3.100805e+02	PLAT
GO_Biological_Process_2025	Regulation of Fibrinolysis (GO:0051917)	1/16	1.509767e-02	6.177094e-02	0	0	7.394815e+01	3.100805e+02	PLAT
GO_Biological_Process_2025	Regulation of Plasminogen Activation (GO:0010755)	1/16	1.509767e-02	6.177094e-02	0	0	7.394815e+01	3.100805e+02	PLAT
GO_Biological_Process_2025	Positive Regulation of Protein Metabolic Process (GO:0051247)	2/202	1.550357e-02	6.177094e-02	0	0	1.163588e+01	4.848306e+01	GSK3A;LARP4
GO_Biological_Process_2025	Carbohydrate Derivative Transport (GO:1901264)	1/17	1.603407e-02	6.177094e-02	0	0	6.932292e+01	2.865143e+02	PLTP
GO_Biological_Process_2025	Negative Regulation of Fibroblast Proliferation (GO:0048147)	1/17	1.603407e-02	6.177094e-02	0	0	6.932292e+01	2.865143e+02	FTH1
GO_Biological_Process_2025	Negative Regulation of Striated Muscle Cell Differentiation (GO:0051154)	1/17	1.603407e-02	6.177094e-02	0	0	6.932292e+01	2.865143e+02	GSK3A
GO_Biological_Process_2025	Platelet-Derived Growth Factor Receptor Signaling Pathway (GO:0048008)	1/17	1.603407e-02	6.177094e-02	0	0	6.932292e+01	2.865143e+02	PLAT
GO_Biological_Process_2025	Positive Regulation of Amyloid-Beta Formation (GO:1902004)	1/18	1.696963e-02	6.177094e-02	0	0	6.524183e+01	2.659472e+02	GSK3A
GO_Biological_Process_2025	G Protein-Coupled Dopamine Receptor Signaling Pathway (GO:0007212)	1/18	1.696963e-02	6.177094e-02	0	0	6.524183e+01	2.659472e+02	GSK3A
GO_Biological_Process_2025	Regulation of Autophagy of Mitochondrion (GO:1903146)	1/18	1.696963e-02	6.177094e-02	0	0	6.524183e+01	2.659472e+02	GSK3A
GO_Biological_Process_2025	High-Density Lipoprotein Particle Remodeling (GO:0034375)	1/20	1.883822e-02	6.177094e-02	0	0	5.836842e+01	2.318316e+02	PLTP
GO_Biological_Process_2025	Reg of Mt Outer Membrane Permeabilization Inv in Apoptotic Sgnlng Pway (GO:1901028)	1/20	1.883822e-02	6.177094e-02	0	0	5.836842e+01	2.318316e+02	GSK3A
GO_Biological_Process_2025	Positive Regulation of Blood Coagulation (GO:0030194)	1/20	1.883822e-02	6.177094e-02	0	0	5.836842e+01	2.318316e+02	PLAT
GO_Biological_Process_2025	Iron Ion Transport (GO:0006826)	1/20	1.883822e-02	6.177094e-02	0	0	5.836842e+01	2.318316e+02	FTH1
GO_Biological_Process_2025	Striated Muscle Cell Differentiation (GO:0051146)	1/20	1.883822e-02	6.177094e-02	0	0	5.836842e+01	2.318316e+02	PLD3
GO_Biological_Process_2025	Glycogen Metabolic Process (GO:0005977)	1/20	1.883822e-02	6.177094e-02	0	0	5.836842e+01	2.318316e+02	PYGB
GO_Biological_Process_2025	Negative Regulation of Phosphate Metabolic Process (GO:0045936)	1/20	1.883822e-02	6.177094e-02	0	0	5.836842e+01	2.318316e+02	GSK3A
GO_Biological_Process_2025	Excitatory Postsynaptic Potential (GO:0060079)	1/21	1.977125e-02	6.177094e-02	0	0	5.544722e+01	2.175486e+02	GSK3A
GO_Biological_Process_2025	Regulation of Systemic Arterial Blood Pressure (GO:0003073)	1/21	1.977125e-02	6.177094e-02	0	0	5.544722e+01	2.175486e+02	GSK3A
GO_Biological_Process_2025	Positive Regulation of Heart Contraction (GO:0045823)	1/22	2.070345e-02	6.177094e-02	0	0	5.280423e+01	2.047460e+02	GSK3A
GO_Biological_Process_2025	Negative Regulation of T Cell Receptor Signaling Pathway (GO:0050860)	1/22	2.070345e-02	6.177094e-02	0	0	5.280423e+01	2.047460e+02	PHPT1
GO_Biological_Process_2025	Positive Regulation of Cholesterol Efflux (GO:0010875)	1/22	2.070345e-02	6.177094e-02	0	0	5.280423e+01	2.047460e+02	PLTP
GO_Biological_Process_2025	Negative Regulation of Cell Development (GO:0010721)	1/22	2.070345e-02	6.177094e-02	0	0	5.280423e+01	2.047460e+02	GSK3A
GO_Biological_Process_2025	Positive Regulation of Amide Metabolic Process (GO:0034250)	1/23	2.163480e-02	6.200264e-02	0	0	5.040152e+01	1.932118e+02	GSK3A
GO_Biological_Process_2025	Positive Regulation of Amyloid Precursor Protein Catabolic Process (GO:1902993)	1/23	2.163480e-02	6.200264e-02	0	0	5.040152e+01	1.932118e+02	GSK3A
GO_Biological_Process_2025	Myotube Differentiation (GO:0014902)	1/24	2.256531e-02	6.200264e-02	0	0	4.820773e+01	1.827720e+02	PLD3
GO_Biological_Process_2025	Positive Regulation of Programmed Cell Death (GO:0043068)	2/248	2.279280e-02	6.200264e-02	0	0	9.438068e+00	3.568827e+01	HTRA1;GRAMD4
GO_Biological_Process_2025	Organophosphate Ester Transport (GO:0015748)	1/25	2.349499e-02	6.200264e-02	0	0	4.619676e+01	1.732826e+02	PLTP
GO_Biological_Process_2025	Negative Regulation of Catalytic Activity (GO:0043086)	1/25	2.349499e-02	6.200264e-02	0	0	4.619676e+01	1.732826e+02	PHPT1
GO_Biological_Process_2025	Chemical Synaptic Transmission, Postsynaptic (GO:0099565)	1/26	2.442382e-02	6.200264e-02	0	0	4.434667e+01	1.646235e+02	GSK3A
GO_Biological_Process_2025	Regulation of Glycogen Biosynthetic Process (GO:0005979)	1/26	2.442382e-02	6.200264e-02	0	0	4.434667e+01	1.646235e+02	GSK3A
GO_Biological_Process_2025	Regulation of Postsynaptic Membrane Potential (GO:0060078)	1/26	2.442382e-02	6.200264e-02	0	0	4.434667e+01	1.646235e+02	GSK3A
GO_Biological_Process_2025	Amide Transport (GO:0042886)	1/27	2.535182e-02	6.200264e-02	0	0	4.263889e+01	1.566938e+02	PLTP
GO_Biological_Process_2025	Zymogen Activation (GO:0031638)	1/27	2.535182e-02	6.200264e-02	0	0	4.263889e+01	1.566938e+02	PLAT
GO_Biological_Process_2025	Regulation of Mitophagy (GO:1901524)	1/28	2.627899e-02	6.200264e-02	0	0	4.105761e+01	1.494081e+02	GSK3A
GO_Biological_Process_2025	Positive Regulation of Cholesterol Transport (GO:0032376)	1/28	2.627899e-02	6.200264e-02	0	0	4.105761e+01	1.494081e+02	PLTP
GO_Biological_Process_2025	Positive Regulation of G Protein-Coupled Receptor Signaling Pathway (GO:0045745)	1/28	2.627899e-02	6.200264e-02	0	0	4.105761e+01	1.494081e+02	GSK3A
GO_Biological_Process_2025	Positive Regulation of Protein Targeting to Mitochondrion (GO:1903955)	1/29	2.720532e-02	6.200264e-02	0	0	3.958929e+01	1.426934e+02	GSK3A
GO_Biological_Process_2025	Regulation of Plasma Membrane Bounded Cell Projection Organization (GO:0120035)	1/29	2.720532e-02	6.200264e-02	0	0	3.958929e+01	1.426934e+02	GSK3A
GO_Biological_Process_2025	Negative Regulation of Antigen Receptor-Mediated Signaling Pathway (GO:0050858)	1/30	2.813081e-02	6.200264e-02	0	0	3.822222e+01	1.364873e+02	PHPT1
GO_Biological_Process_2025	Lamellipodium Organization (GO:0097581)	1/30	2.813081e-02	6.200264e-02	0	0	3.822222e+01	1.364873e+02	PHPT1
GO_Biological_Process_2025	Regulation of Cell Morphogenesis (GO:0022604)	1/30	2.813081e-02	6.200264e-02	0	0	3.822222e+01	1.364873e+02	LARP4
GO_Biological_Process_2025	Negative Regulation of Insulin Receptor Signaling Pathway (GO:0046627)	1/31	2.905547e-02	6.200264e-02	0	0	3.694630e+01	1.307363e+02	GSK3A
GO_Biological_Process_2025	Transition Metal Ion Transport (GO:0000041)	1/31	2.905547e-02	6.200264e-02	0	0	3.694630e+01	1.307363e+02	FTH1
GO_Biological_Process_2025	Negative Regulation of Blood Coagulation (GO:0030195)	1/31	2.905547e-02	6.200264e-02	0	0	3.694630e+01	1.307363e+02	PLAT
GO_Biological_Process_2025	Negative Regulation of Carbohydrate Metabolic Process (GO:0045912)	1/31	2.905547e-02	6.200264e-02	0	0	3.694630e+01	1.307363e+02	GSK3A
GO_Biological_Process_2025	Positive Regulation of Locomotion (GO:0040017)	1/32	2.997930e-02	6.200264e-02	0	0	3.575269e+01	1.253936e+02	PHPT1
GO_Biological_Process_2025	Positive Regulation of Establishment of Protein Localization to Mitochondrion (GO:1903749)	1/32	2.997930e-02	6.200264e-02	0	0	3.575269e+01	1.253936e+02	GSK3A
GO_Biological_Process_2025	Negative Regulation of Cellular Response to Insulin Stimulus (GO:1900077)	1/32	2.997930e-02	6.200264e-02	0	0	3.575269e+01	1.253936e+02	GSK3A
GO_Biological_Process_2025	Regulation of Cholesterol Efflux (GO:0010874)	1/32	2.997930e-02	6.200264e-02	0	0	3.575269e+01	1.253936e+02	PLTP
GO_Biological_Process_2025	Regulation of Amyloid-Beta Formation (GO:1902003)	1/33	3.090229e-02	6.295707e-02	0	0	3.463368e+01	1.204187e+02	GSK3A
GO_Biological_Process_2025	Cell Surface Receptor Protein Tyrosine Kinase Signaling Pathway (GO:0007169)	2/296	3.162714e-02	6.295707e-02	0	0	7.877951e+00	2.720839e+01	GSK3A;PLAT
GO_Biological_Process_2025	Negative Regulation of Small Molecule Metabolic Process (GO:0062014)	1/34	3.182445e-02	6.295707e-02	0	0	3.358249e+01	1.157763e+02	GSK3A
GO_Biological_Process_2025	Positive Regulation of Transcription by RNA Polymerase I (GO:0045943)	1/34	3.182445e-02	6.295707e-02	0	0	3.358249e+01	1.157763e+02	PWP1
GO_Biological_Process_2025	Negative Regulation of Cytoplasmic Pattern Recognition Receptor Signaling Pathway (GO:0039532)	1/35	3.274578e-02	6.408314e-02	0	0	3.259314e+01	1.114353e+02	GRAMD4
GO_Biological_Process_2025	Regulation of D-glucose Import (GO:0046324)	1/36	3.366628e-02	6.518365e-02	0	0	3.166032e+01	1.073683e+02	GSK3A
GO_Biological_Process_2025	Regulation of Microtubule Cytoskeleton Organization (GO:0070507)	1/38	3.550479e-02	6.728592e-02	0	0	2.994595e+01	9.996219e+01	GSK3A
GO_Biological_Process_2025	Positive Regulation of Transferase Activity (GO:0051347)	1/39	3.642280e-02	6.728592e-02	0	0	2.915643e+01	9.658244e+01	GSK3A
GO_Biological_Process_2025	Positive Regulation of Neuron Apoptotic Process (GO:0043525)	1/39	3.642280e-02	6.728592e-02	0	0	2.915643e+01	9.658244e+01	GSK3A
GO_Biological_Process_2025	Proteolysis (GO:0006508)	2/321	3.668721e-02	6.728592e-02	0	0	7.251337e+00	2.396804e+01	HTRA1;PLAT
GO_Biological_Process_2025	Negative Regulation of Proteolysis (GO:0045861)	1/40	3.733999e-02	6.728592e-02	0	0	2.840741e+01	9.339476e+01	PLAT
GO_Biological_Process_2025	Regulation of T Cell Receptor Signaling Pathway (GO:0050856)	1/40	3.733999e-02	6.728592e-02	0	0	2.840741e+01	9.339476e+01	PHPT1
GO_Biological_Process_2025	Regulation of Protein Targeting to Mitochondrion (GO:1903214)	1/40	3.733999e-02	6.728592e-02	0	0	2.840741e+01	9.339476e+01	GSK3A
GO_Biological_Process_2025	Cardiac Ventricle Morphogenesis (GO:0003208)	1/42	3.917187e-02	6.989491e-02	0	0	2.701897e+01	8.753596e+01	GSK3A
GO_Biological_Process_2025	Regulation of Microtubule-Based Process (GO:0032886)	1/44	4.100046e-02	7.244741e-02	0	0	2.575969e+01	8.228088e+01	GSK3A
GO_Biological_Process_2025	Regulation of Fibroblast Proliferation (GO:0048145)	1/46	4.282575e-02	7.494506e-02	0	0	2.461235e+01	7.754404e+01	FTH1
GO_Biological_Process_2025	Positive Regulation of Transport (GO:0051050)	1/49	4.555751e-02	7.822139e-02	0	0	2.307060e+01	7.126001e+01	GSK3A
GO_Biological_Process_2025	Regulation of Insulin Receptor Signaling Pathway (GO:0046626)	1/49	4.555751e-02	7.822139e-02	0	0	2.307060e+01	7.126001e+01	GSK3A
GO_Biological_Process_2025	tRNA Processing (GO:0008033)	1/50	4.646646e-02	7.903640e-02	0	0	2.259864e+01	6.935578e+01	C2ORF49
GO_Biological_Process_2025	Insulin Receptor Signaling Pathway (GO:0008286)	1/51	4.737458e-02	7.983494e-02	0	0	2.214556e+01	6.753662e+01	GSK3A
GO_Biological_Process_2025	Regulation of Proteolysis (GO:0030162)	1/53	4.918837e-02	8.213104e-02	0	0	2.129167e+01	6.413259e+01	PLAT
GO_Biological_Process_2025	Regulation of Cytokine Production Involved in Inflammatory Response (GO:1900015)	1/55	5.099889e-02	8.437999e-02	0	0	2.050103e+01	6.101006e+01	PLD3
GO_Biological_Process_2025	Purine Ribonucleotide Metabolic Process (GO:0009150)	1/58	5.370855e-02	8.806267e-02	0	0	1.941910e+01	5.678501e+01	ABHD14B
GO_Biological_Process_2025	Post-Transcriptional Regulation of Gene Expression (GO:0010608)	1/60	5.551092e-02	9.020524e-02	0	0	1.875895e+01	5.423541e+01	LARP4
GO_Biological_Process_2025	Phospholipid Transport (GO:0015914)	1/61	5.641088e-02	9.085646e-02	0	0	1.844537e+01	5.303216e+01	PLTP
GO_Biological_Process_2025	Extrinsic Apoptotic Signaling Pathway (GO:0097191)	1/68	6.268791e-02	1.000807e-01	0	0	1.651244e+01	4.573263e+01	GSK3A
GO_Biological_Process_2025	Positive Regulation of Gene Expression (GO:0010628)	2/436	6.352073e-02	1.002930e-01	0	0	5.298726e+00	1.460535e+01	GSK3A;LARP4
GO_Biological_Process_2025	Negative Regulation of TOR Signaling (GO:0032007)	1/70	6.447406e-02	1.002930e-01	0	0	1.603221e+01	4.395217e+01	GSK3A
GO_Biological_Process_2025	Regulation of Heart Contraction (GO:0008016)	1/70	6.447406e-02	1.002930e-01	0	0	1.603221e+01	4.395217e+01	GSK3A
GO_Biological_Process_2025	Positive Regulation of Proteasomal Ubiquitin-Dependent Protein Catabolic Process (GO:0032436)	1/71	6.536593e-02	1.008186e-01	0	0	1.580238e+01	4.310501e+01	GSK3A
GO_Biological_Process_2025	Positive Regulation of Protein Ubiquitination (GO:0031398)	1/76	6.981321e-02	1.067731e-01	0	0	1.474519e+01	3.925068e+01	GSK3A
GO_Biological_Process_2025	Positive Regulation of Protein Modification by Small Protein Conjugation or Removal (GO:1903322)	1/79	7.247195e-02	1.099158e-01	0	0	1.417593e+01	3.720551e+01	GSK3A
GO_Biological_Process_2025	Regulation of TOR Signaling (GO:0032006)	1/80	7.335659e-02	1.103380e-01	0	0	1.399578e+01	3.656290e+01	GSK3A
GO_Biological_Process_2025	Positive Regulation of Organelle Organization (GO:0010638)	1/81	7.424044e-02	1.107521e-01	0	0	1.382014e+01	3.593853e+01	GSK3A
GO_Biological_Process_2025	Response to Insulin (GO:0032868)	1/82	7.512348e-02	1.111583e-01	0	0	1.364883e+01	3.533167e+01	GSK3A
GO_Biological_Process_2025	Macromolecule Modification (GO:0043412)	1/84	7.688718e-02	1.128505e-01	0	0	1.331861e+01	3.416777e+01	PLAT
GO_Biological_Process_2025	Positive Regulation of Ubiquitin-Dependent Protein Catabolic Process (GO:2000060)	1/88	8.040503e-02	1.170697e-01	0	0	1.270370e+01	3.202195e+01	GSK3A
GO_Biological_Process_2025	Protein Dephosphorylation (GO:0006470)	1/90	8.215918e-02	1.186744e-01	0	0	1.241698e+01	3.103123e+01	PHPT1
GO_Biological_Process_2025	Cellular Response to Peptide Hormone Stimulus (GO:0071375)	1/94	8.565799e-02	1.227540e-01	0	0	1.188053e+01	2.919512e+01	GSK3A
GO_Biological_Process_2025	Positive Regulation of Proteasomal Protein Catabolic Process (GO:1901800)	1/98	8.914416e-02	1.260192e-01	0	0	1.138832e+01	2.753126e+01	GSK3A
GO_Biological_Process_2025	Positive Regulation of Protein Catabolic Process (GO:0045732)	1/99	9.001373e-02	1.260192e-01	0	0	1.127154e+01	2.713954e+01	GSK3A
GO_Biological_Process_2025	Positive Regulation of Autophagy (GO:0010508)	1/99	9.001373e-02	1.260192e-01	0	0	1.127154e+01	2.713954e+01	GSK3A
GO_Biological_Process_2025	Protein Modification Process (GO:0036211)	2/545	9.345352e-02	1.298362e-01	0	0	4.211461e+00	9.982389e+00	PLAT;PHPT1
GO_Biological_Process_2025	Regulation of Macroautophagy (GO:0016241)	1/106	9.607875e-02	1.318550e-01	0	0	1.051640e+01	2.463559e+01	GSK3A
GO_Biological_Process_2025	Dephosphorylation (GO:0016311)	1/107	9.694205e-02	1.318550e-01	0	0	1.041667e+01	2.430877e+01	PHPT1
GO_Biological_Process_2025	Positive Regulation of Translation (GO:0045727)	1/108	9.780457e-02	1.318550e-01	0	0	1.031880e+01	2.398897e+01	LARP4
GO_Biological_Process_2025	Cellular Response to Insulin Stimulus (GO:0032869)	1/108	9.780457e-02	1.318550e-01	0	0	1.031880e+01	2.398897e+01	GSK3A
GO_Biological_Process_2025	Regulation of Proteasomal Ubiquitin-Dependent Protein Catabolic Process (GO:0032434)	1/109	9.866631e-02	1.320387e-01	0	0	1.022274e+01	2.367598e+01	GSK3A
GO_Biological_Process_2025	Lipid Transport (GO:0006869)	1/113	1.021055e-01	1.346608e-01	0	0	9.855655e+00	2.248813e+01	PLTP
GO_Biological_Process_2025	Regulation of Protein Ubiquitination (GO:0031396)	1/113	1.021055e-01	1.346608e-01	0	0	9.855655e+00	2.248813e+01	GSK3A
GO_Biological_Process_2025	Cytoskeleton Organization (GO:0007010)	1/117	1.055322e-01	1.371918e-01	0	0	9.513889e+00	2.139426e+01	LARP4
GO_Biological_Process_2025	Negative Regulation of Canonical Wnt Signaling Pathway (GO:0090090)	1/117	1.055322e-01	1.371918e-01	0	0	9.513889e+00	2.139426e+01	GSK3A
GO_Biological_Process_2025	Negative Regulation of Catabolic Process (GO:0009895)	1/120	1.080941e-01	1.395257e-01	0	0	9.272642e+00	2.062934e+01	GSK3A
GO_Biological_Process_2025	Negative Regulation of Cell Growth (GO:0030308)	1/121	1.089465e-01	1.396357e-01	0	0	9.194907e+00	2.038417e+01	GSK3A
GO_Biological_Process_2025	Regulation of Cell Motility (GO:2000145)	1/126	1.131971e-01	1.423267e-01	0	0	8.824889e+00	1.922612e+01	PHPT1
GO_Biological_Process_2025	Regulation of Anatomical Structure Morphogenesis (GO:0022603)	1/127	1.140449e-01	1.423267e-01	0	0	8.754409e+00	1.900725e+01	LARP4
GO_Biological_Process_2025	Protein Metabolic Process (GO:0019538)	2/614	1.141880e-01	1.423267e-01	0	0	3.723376e+00	8.079386e+00	HTRA1;PLAT
GO_Biological_Process_2025	RNA Biosynthetic Process (GO:0032774)	1/128	1.148919e-01	1.423267e-01	0	0	8.685039e+00	1.879237e+01	PWP1
GO_Biological_Process_2025	Regulation of Neuron Apoptotic Process (GO:0043523)	1/129	1.157382e-01	1.423267e-01	0	0	8.616753e+00	1.858138e+01	GSK3A
GO_Biological_Process_2025	Regulation of Protein Catabolic Process (GO:0042176)	1/129	1.157382e-01	1.423267e-01	0	0	8.616753e+00	1.858138e+01	GSK3A
GO_Biological_Process_2025	Regulation of Cytoskeleton Organization (GO:0051493)	1/139	1.241588e-01	1.516571e-01	0	0	7.988325e+00	1.666520e+01	GSK3A
GO_Biological_Process_2025	Plasma Membrane Bounded Cell Projection Organization (GO:0120036)	1/141	1.258338e-01	1.526783e-01	0	0	7.873413e+00	1.631996e+01	PHPT1
GO_Biological_Process_2025	Negative Regulation of Protein Metabolic Process (GO:0051248)	1/146	1.300080e-01	1.556674e-01	0	0	7.600000e+00	1.550521e+01	PLAT
GO_Biological_Process_2025	Negative Regulation of Wnt Signaling Pathway (GO:0030178)	1/146	1.300080e-01	1.556674e-01	0	0	7.600000e+00	1.550521e+01	GSK3A
GO_Biological_Process_2025	Regulation of Apoptotic Process (GO:0042981)	2/704	1.428680e-01	1.699476e-01	0	0	3.230937e+00	6.286867e+00	HTRA1;GRAMD4
GO_Biological_Process_2025	Positive Regulation of Response to External Stimulus (GO:0032103)	1/163	1.440594e-01	1.702520e-01	0	0	6.796639e+00	1.316869e+01	PLAT
GO_Biological_Process_2025	Regulation of Cytokine Production (GO:0001817)	1/172	1.514111e-01	1.777860e-01	0	0	6.435997e+00	1.214960e+01	PLD3
GO_Biological_Process_2025	Regulation of Neuron Projection Development (GO:0010975)	1/176	1.546593e-01	1.804358e-01	0	0	6.287619e+00	1.173603e+01	GSK3A
GO_Biological_Process_2025	Positive Regulation of Catabolic Process (GO:0009896)	1/183	1.603153e-01	1.858432e-01	0	0	6.043651e+00	1.106359e+01	GSK3A
GO_Biological_Process_2025	Regulation of Translation (GO:0006417)	1/201	1.746951e-01	2.005166e-01	0	0	5.494722e+00	9.586714e+00	LARP4
GO_Biological_Process_2025	Negative Regulation of Macromolecule Biosynthetic Process (GO:0010558)	1/202	1.754871e-01	2.005166e-01	0	0	5.467109e+00	9.513807e+00	GSK3A
GO_Biological_Process_2025	DNA-templated Transcription (GO:0006351)	1/203	1.762784e-01	2.005166e-01	0	0	5.439769e+00	9.441758e+00	PWP1
GO_Biological_Process_2025	Regulation of Canonical Wnt Signaling Pathway (GO:0060828)	1/216	1.864997e-01	2.108258e-01	0	0	5.107494e+00	8.577144e+00	GSK3A
GO_Biological_Process_2025	Regulation of Autophagy (GO:0010506)	1/230	1.973729e-01	2.217400e-01	0	0	4.791849e+00	7.775542e+00	GSK3A
GO_Biological_Process_2025	Apoptotic Process (GO:0006915)	1/232	1.989150e-01	2.221014e-01	0	0	4.749880e+00	7.670476e+00	PRUNE2
GO_Biological_Process_2025	Negative Regulation of Multicellular Organismal Process (GO:0051241)	1/243	2.073461e-01	2.301036e-01	0	0	4.531451e+00	7.129631e+00	GSK3A
GO_Biological_Process_2025	Positive Regulation of Cell Motility (GO:2000147)	1/249	2.119094e-01	2.337424e-01	0	0	4.420475e+00	6.858794e+00	PHPT1
GO_Biological_Process_2025	Lipid Metabolic Process (GO:0006629)	1/259	2.194596e-01	2.406123e-01	0	0	4.246985e+00	6.440924e+00	PLTP
GO_Biological_Process_2025	Negative Regulation of Signal Transduction (GO:0009968)	1/277	2.328776e-01	2.537947e-01	0	0	3.966385e+00	5.779984e+00	GSK3A
GO_Biological_Process_2025	Cellular Response to Cytokine Stimulus (GO:0071345)	1/289	2.417012e-01	2.618430e-01	0	0	3.798804e+00	5.394503e+00	GSK3A
GO_Biological_Process_2025	Negative Regulation of Intracellular Signal Transduction (GO:1902532)	1/297	2.475301e-01	2.665709e-01	0	0	3.694632e+00	5.158531e+00	GSK3A
GO_Biological_Process_2025	Proteasome-Mediated Ubiquitin-Dependent Protein Catabolic Process (GO:0043161)	1/340	2.781402e-01	2.977736e-01	0	0	3.218945e+00	4.119058e+00	GSK3A
GO_Biological_Process_2025	Positive Regulation of Macromolecule Biosynthetic Process (GO:0010557)	1/355	2.885377e-01	3.070986e-01	0	0	3.080195e+00	3.828464e+00	GSK3A
GO_Biological_Process_2025	Regulation of Gene Expression (GO:0010468)	2/1127	2.908796e-01	3.077912e-01	0	0	1.971869e+00	2.434955e+00	GSK3A;LARP4
GO_Biological_Process_2025	Proteasomal Protein Catabolic Process (GO:0010498)	1/372	3.001501e-01	3.157648e-01	0	0	2.936508e+00	3.534007e+00	GSK3A
GO_Biological_Process_2025	Negative Regulation of Cell Population Proliferation (GO:0008285)	1/379	3.048793e-01	3.173592e-01	0	0	2.881099e+00	3.422284e+00	FTH1
GO_Biological_Process_2025	Gene Expression (GO:0010467)	1/381	3.062249e-01	3.173592e-01	0	0	2.865643e+00	3.391304e+00	PWP1
GO_Biological_Process_2025	Negative Regulation of Programmed Cell Death (GO:0043069)	1/382	3.068968e-01	3.173592e-01	0	0	2.857976e+00	3.375967e+00	FTH1
GO_Biological_Process_2025	Organelle Organization (GO:0006996)	1/437	3.429157e-01	3.526026e-01	0	0	2.490443e+00	2.665448e+00	LARP4
GO_Biological_Process_2025	Ubiquitin-Dependent Protein Catabolic Process (GO:0006511)	1/455	3.543134e-01	3.622755e-01	0	0	2.389501e+00	2.479283e+00	GSK3A
GO_Biological_Process_2025	Negative Regulation of Cellular Process (GO:0048523)	1/531	4.004044e-01	4.071151e-01	0	0	2.038889e+00	1.866155e+00	FTH1
GO_Biological_Process_2025	Positive Regulation of Cellular Process (GO:0048522)	1/622	4.514940e-01	4.565106e-01	0	0	1.731974e+00	1.377254e+00	PHPT1
GO_Biological_Process_2025	Regulation of Cell Population Proliferation (GO:0042127)	1/769	5.254110e-01	5.283139e-01	0	0	1.389829e+00	8.944585e-01	FTH1
GO_Biological_Process_2025	Regulation of Transcription by RNA Polymerase II (GO:0006357)	1/2250	8.965493e-01	8.965493e-01	0	0	4.380218e-01	4.783285e-02	ABHD14B
