## Supplementary material for "Fatty Acid β-oxidation and Ferroptosis Define a Survival-Productivity Trade Off in CHO fed-Batch Bioreactors": GO_Biological_Process_2025.Mouse.enrichr.reports.txt

Gene_set	Term	Overlap	P-value	Adjusted P-value	Old P-value	Old Adjusted P-value	Odds Ratio	Combined Score	Genes
GO_Biological_Process_2025	Cellular Response to Glucose Stimulus (GO:0071333)	2/37	4.450336e-04	2.779030e-02	0	0	7.599238e+01	5.864606e+02	SELENOT;PCK2
GO_Biological_Process_2025	Response to Glucose (GO:0009749)	2/51	8.460435e-04	2.779030e-02	0	0	5.424218e+01	3.837601e+02	SELENOT;PCK2
GO_Biological_Process_2025	Dicarboxylic Acid Metabolic Process (GO:0043648)	2/55	9.834259e-04	2.779030e-02	0	0	5.013836e+01	3.471815e+02	PHYH;PCK2
GO_Biological_Process_2025	post-Golgi Vesicle-Mediated Transport (GO:0006892)	2/61	1.208274e-03	2.779030e-02	0	0	4.502599e+01	3.025099e+02	SCAMP1;SCAMP2
GO_Biological_Process_2025	Protein Transport (GO:0015031)	3/308	2.095423e-03	3.855579e-02	0	0	1.382529e+01	8.527440e+01	USO1;SCAMP1;SCAMP2
GO_Biological_Process_2025	Short-Chain Fatty Acid Catabolic Process (GO:0019626)	1/5	4.243144e-03	3.902135e-02	0	0	3.121719e+02	1.705224e+03	PCK2
GO_Biological_Process_2025	Positive Regulation of Growth Hormone Secretion (GO:0060124)	1/5	4.243144e-03	3.902135e-02	0	0	3.121719e+02	1.705224e+03	SELENOT
GO_Biological_Process_2025	Regulation of Growth Hormone Secretion (GO:0060123)	1/6	5.089741e-03	3.902135e-02	0	0	2.497250e+02	1.318680e+03	SELENOT
GO_Biological_Process_2025	Selenocysteine Incorporation (GO:0001514)	1/6	5.089741e-03	3.902135e-02	0	0	2.497250e+02	1.318680e+03	SELENOT
GO_Biological_Process_2025	Translational Readthrough (GO:0006451)	1/6	5.089741e-03	3.902135e-02	0	0	2.497250e+02	1.318680e+03	SELENOT
GO_Biological_Process_2025	Fatty Acid Alpha-Oxidation (GO:0001561)	1/6	5.089741e-03	3.902135e-02	0	0	2.497250e+02	1.318680e+03	PHYH
GO_Biological_Process_2025	Insulin Secretion Involved in Cellular Response to Glucose Stimulus (GO:0035773)	1/6	5.089741e-03	3.902135e-02	0	0	2.497250e+02	1.318680e+03	SELENOT
GO_Biological_Process_2025	Oxaloacetate Metabolic Process (GO:0006107)	1/8	6.780906e-03	4.676957e-02	0	0	1.783571e+02	8.906522e+02	PCK2
GO_Biological_Process_2025	Isoprenoid Metabolic Process (GO:0006720)	1/9	7.625474e-03	4.676957e-02	0	0	1.560547e+02	7.609634e+02	PHYH
GO_Biological_Process_2025	Commissural Neuron Axon Guidance (GO:0071679)	1/9	7.625474e-03	4.676957e-02	0	0	1.560547e+02	7.609634e+02	NCAM1
GO_Biological_Process_2025	Nitrogen Compound Transport (GO:0071705)	2/172	9.186984e-03	5.282516e-02	0	0	1.553961e+01	7.288026e+01	SCAMP1;SCAMP2
GO_Biological_Process_2025	Muscle Tissue Development (GO:0060537)	1/12	1.015513e-02	5.495715e-02	0	0	1.134773e+02	5.208353e+02	CSRP2
GO_Biological_Process_2025	2-Oxoglutarate Metabolic Process (GO:0006103)	1/15	1.267871e-02	6.480230e-02	0	0	8.914732e+01	3.893804e+02	PHYH
GO_Biological_Process_2025	Pancreas Development (GO:0031016)	1/16	1.351856e-02	6.545828e-02	0	0	8.320000e+01	3.580672e+02	SELENOT
GO_Biological_Process_2025	Cellular Response to Glucocorticoid Stimulus (GO:0071385)	1/18	1.519624e-02	6.657400e-02	0	0	7.340441e+01	3.073228e+02	PCK2
GO_Biological_Process_2025	Triglyceride Biosynthetic Process (GO:0019432)	1/18	1.519624e-02	6.657400e-02	0	0	7.340441e+01	3.073228e+02	PCK2
GO_Biological_Process_2025	Insulin Secretion (GO:0030073)	1/19	1.603407e-02	6.705158e-02	0	0	6.932292e+01	2.865143e+02	SELENOT
GO_Biological_Process_2025	Long-Chain Fatty Acid Transport (GO:0015909)	1/24	2.021319e-02	7.729863e-02	0	0	5.423913e+01	2.116096e+02	FABP4
GO_Biological_Process_2025	Response to Hexose (GO:0009746)	1/25	2.104700e-02	7.729863e-02	0	0	5.197656e+01	2.006814e+02	SELENOT
GO_Biological_Process_2025	Gluconeogenesis (GO:0006094)	1/27	2.271263e-02	7.729863e-02	0	0	4.797356e+01	1.815720e+02	PCK2
GO_Biological_Process_2025	Cellular Response to Hexose Stimulus (GO:0071331)	1/28	2.354445e-02	7.729863e-02	0	0	4.619444e+01	1.731768e+02	PCK2
GO_Biological_Process_2025	Membrane Fusion (GO:0061025)	1/28	2.354445e-02	7.729863e-02	0	0	4.619444e+01	1.731768e+02	USO1
GO_Biological_Process_2025	DNA-templated Transcription Elongation (GO:0006354)	1/29	2.437559e-02	7.729863e-02	0	0	4.454241e+01	1.654382e+02	GTF2F1
GO_Biological_Process_2025	Transcription Elongation by RNA Polymerase II (GO:0006368)	1/29	2.437559e-02	7.729863e-02	0	0	4.454241e+01	1.654382e+02	GTF2F1
GO_Biological_Process_2025	Hexose Biosynthetic Process (GO:0019319)	1/30	2.520608e-02	7.729863e-02	0	0	4.300431e+01	1.582847e+02	PCK2
GO_Biological_Process_2025	Sarcomere Organization (GO:0045214)	1/34	2.852135e-02	8.199889e-02	0	0	3.778409e+01	1.344019e+02	CSRP2
GO_Biological_Process_2025	Liver Development (GO:0001889)	1/34	2.852135e-02	8.199889e-02	0	0	3.778409e+01	1.344019e+02	PCK2
GO_Biological_Process_2025	Positive Regulation of Receptor Signaling Pathway via JAK-STAT (GO:0046427)	1/38	3.182602e-02	8.687513e-02	0	0	3.369257e+01	1.161542e+02	WDR48
GO_Biological_Process_2025	Fatty Acid Transport (GO:0015908)	1/39	3.265053e-02	8.687513e-02	0	0	3.280428e+01	1.122528e+02	FABP4
GO_Biological_Process_2025	Positive Regulation of Receptor Signaling Pathway via STAT (GO:1904894)	1/42	3.512010e-02	8.687513e-02	0	0	3.039939e+01	1.018070e+02	WDR48
GO_Biological_Process_2025	Positive Regulation of Double-Strand Break Repair via Homologous Recombination (GO:1905168)	1/42	3.512010e-02	8.687513e-02	0	0	3.039939e+01	1.018070e+02	WDR48
GO_Biological_Process_2025	Cellular Response to Ketone (GO:1901655)	1/45	3.758374e-02	8.687513e-02	0	0	2.832244e+01	9.293114e+01	PCK2
GO_Biological_Process_2025	Intracellular Glucose Homeostasis (GO:0001678)	1/47	3.922288e-02	8.687513e-02	0	0	2.708832e+01	8.772538e+01	PCK2
GO_Biological_Process_2025	Ribosomal Large Subunit Biogenesis (GO:0042273)	1/47	3.922288e-02	8.687513e-02	0	0	2.708832e+01	8.772538e+01	RSL24D1
GO_Biological_Process_2025	Pyruvate Metabolic Process (GO:0006090)	1/48	4.004146e-02	8.687513e-02	0	0	2.651064e+01	8.530699e+01	PCK2
GO_Biological_Process_2025	Positive Regulation of Peptide Hormone Secretion (GO:0090277)	1/48	4.004146e-02	8.687513e-02	0	0	2.651064e+01	8.530699e+01	SELENOT
GO_Biological_Process_2025	Negative Regulation of Protein Binding (GO:0032091)	1/50	4.167665e-02	8.687513e-02	0	0	2.542602e+01	8.079917e+01	GTF2F1
GO_Biological_Process_2025	Fatty Acid Oxidation (GO:0019395)	1/51	4.249327e-02	8.687513e-02	0	0	2.491625e+01	7.869572e+01	PHYH
GO_Biological_Process_2025	Epithelial to Mesenchymal Transition (GO:0001837)	1/51	4.249327e-02	8.687513e-02	0	0	2.491625e+01	7.869572e+01	NCAM1
GO_Biological_Process_2025	Myofibril Assembly (GO:0030239)	1/51	4.249327e-02	8.687513e-02	0	0	2.491625e+01	7.869572e+01	CSRP2
GO_Biological_Process_2025	Regulation of Receptor Signaling Pathway via JAK-STAT (GO:0046425)	1/55	4.575318e-02	9.048155e-02	0	0	2.306597e+01	7.114685e+01	WDR48
GO_Biological_Process_2025	Positive Regulation of DNA Recombination (GO:0045911)	1/56	4.656653e-02	9.048155e-02	0	0	2.264545e+01	6.945074e+01	WDR48
GO_Biological_Process_2025	Glucose Metabolic Process (GO:0006006)	1/57	4.737922e-02	9.048155e-02	0	0	2.223996e+01	6.782234e+01	PCK2
GO_Biological_Process_2025	Mesenchymal Cell Differentiation (GO:0048762)	1/58	4.819126e-02	9.048155e-02	0	0	2.184868e+01	6.625783e+01	NCAM1
GO_Biological_Process_2025	Fatty Acid Catabolic Process (GO:0009062)	1/60	4.981338e-02	9.165663e-02	0	0	2.110593e+01	6.330664e+01	PHYH
GO_Biological_Process_2025	DNA-templated Transcription Initiation (GO:0006352)	1/62	5.143291e-02	9.278093e-02	0	0	2.041189e+01	6.057180e+01	GTF2F1
GO_Biological_Process_2025	Negative Regulation of Binding (GO:0051100)	1/66	5.466416e-02	9.671352e-02	0	0	1.915192e+01	5.566596e+01	GTF2F1
GO_Biological_Process_2025	Monocarboxylic Acid Transport (GO:0015718)	1/72	5.949163e-02	1.032685e-01	0	0	1.752817e+01	4.946308e+01	FABP4
GO_Biological_Process_2025	Regulation of Protein Binding (GO:0043393)	1/78	6.429589e-02	1.095411e-01	0	0	1.615747e+01	4.434028e+01	GTF2F1
GO_Biological_Process_2025	Regulation of Double-Strand Break Repair via Homologous Recombination (GO:0010569)	1/80	6.589217e-02	1.102196e-01	0	0	1.574684e+01	4.282723e+01	WDR48
GO_Biological_Process_2025	Response to Insulin (GO:0032868)	1/82	6.748589e-02	1.108697e-01	0	0	1.535648e+01	4.139857e+01	PCK2
GO_Biological_Process_2025	Actomyosin Structure Organization (GO:0031032)	1/85	6.987167e-02	1.127753e-01	0	0	1.480580e+01	3.939965e+01	CSRP2
GO_Biological_Process_2025	Glucose Homeostasis (GO:0042593)	1/92	7.541616e-02	1.180584e-01	0	0	1.366209e+01	3.531286e+01	SELENOT
GO_Biological_Process_2025	Positive Regulation of Double-Strand Break Repair (GO:2000781)	1/94	7.699458e-02	1.180584e-01	0	0	1.336694e+01	3.427309e+01	WDR48
GO_Biological_Process_2025	Cellular Response to Peptide Hormone Stimulus (GO:0071375)	1/94	7.699458e-02	1.180584e-01	0	0	1.336694e+01	3.427309e+01	PCK2
GO_Biological_Process_2025	Positive Regulation of Cold-Induced Thermogenesis (GO:0120162)	1/99	8.092954e-02	1.204749e-01	0	0	1.268176e+01	3.188418e+01	FABP4
GO_Biological_Process_2025	Recombinational Repair (GO:0000725)	1/101	8.249910e-02	1.204749e-01	0	0	1.242688e+01	3.100465e+01	WDR48
GO_Biological_Process_2025	Cytoplasmic Translation (GO:0002181)	1/101	8.249910e-02	1.204749e-01	0	0	1.242688e+01	3.100465e+01	RSL24D1
GO_Biological_Process_2025	Cellular Response to Insulin Stimulus (GO:0032869)	1/108	8.797271e-02	1.264608e-01	0	0	1.160981e+01	2.822031e+01	PCK2
GO_Biological_Process_2025	Endoplasmic Reticulum to Golgi Vesicle-Mediated Transport (GO:0006888)	1/112	9.108667e-02	1.272070e-01	0	0	1.118919e+01	2.680867e+01	USO1
GO_Biological_Process_2025	Lipid Transport (GO:0006869)	1/113	9.186359e-02	1.272070e-01	0	0	1.108873e+01	2.647379e+01	FABP4
GO_Biological_Process_2025	Double-Strand Break Repair via Homologous Recombination (GO:0000724)	1/114	9.263990e-02	1.272070e-01	0	0	1.099004e+01	2.614570e+01	WDR48
GO_Biological_Process_2025	Ribonucleoprotein Complex Biogenesis (GO:0022613)	1/120	9.728460e-02	1.316203e-01	0	0	1.043277e+01	2.430956e+01	RSL24D1
GO_Biological_Process_2025	Transcription Initiation at RNA Polymerase II Promoter (GO:0006367)	1/123	9.959855e-02	1.327981e-01	0	0	1.017469e+01	2.346902e+01	GTF2F1
GO_Biological_Process_2025	Fatty Acid Metabolic Process (GO:0006631)	1/130	1.049761e-01	1.379686e-01	0	0	9.619186e+00	2.168186e+01	PHYH
GO_Biological_Process_2025	Epithelial Cell Differentiation (GO:0030855)	1/132	1.065070e-01	1.380090e-01	0	0	9.471374e+00	2.121157e+01	PCK2
GO_Biological_Process_2025	Positive Regulation of Metabolic Process (GO:0009893)	1/147	1.179102e-01	1.495511e-01	0	0	8.491866e+00	1.815418e+01	FABP4
GO_Biological_Process_2025	Regulation of Cold-Induced Thermogenesis (GO:0120161)	1/148	1.186656e-01	1.495511e-01	0	0	8.433673e+00	1.797592e+01	FABP4
GO_Biological_Process_2025	Axon Guidance (GO:0007411)	1/152	1.216808e-01	1.512788e-01	0	0	8.208609e+00	1.729024e+01	NCAM1
GO_Biological_Process_2025	Ribosome Biogenesis (GO:0042254)	1/161	1.284296e-01	1.575403e-01	0	0	7.743359e+00	1.589227e+01	RSL24D1
GO_Biological_Process_2025	Membrane Organization (GO:0061024)	1/173	1.373521e-01	1.662683e-01	0	0	7.198765e+00	1.429104e+01	USO1
GO_Biological_Process_2025	Double-Strand Break Repair (GO:0006302)	1/176	1.395692e-01	1.667580e-01	0	0	7.074286e+00	1.393065e+01	WDR48
GO_Biological_Process_2025	Macromolecule Biosynthetic Process (GO:0009059)	1/189	1.491151e-01	1.758793e-01	0	0	6.580785e+00	1.252348e+01	RSL24D1
GO_Biological_Process_2025	Transcription by RNA Polymerase II (GO:0006366)	1/200	1.571144e-01	1.829686e-01	0	0	6.213568e+00	1.149996e+01	GTF2F1
GO_Biological_Process_2025	DNA-templated Transcription (GO:0006351)	1/203	1.592837e-01	1.831762e-01	0	0	6.120359e+00	1.124352e+01	GTF2F1
GO_Biological_Process_2025	Regulation of Signal Transduction (GO:0009966)	1/211	1.650428e-01	1.874561e-01	0	0	5.884821e+00	1.060180e+01	NCAM1
GO_Biological_Process_2025	Translation (GO:0006412)	1/232	1.799845e-01	2.019338e-01	0	0	5.344156e+00	9.164610e+00	RSL24D1
GO_Biological_Process_2025	Lipid Metabolic Process (GO:0006629)	1/259	1.988256e-01	2.203850e-01	0	0	4.778343e+00	7.718587e+00	PHYH
GO_Biological_Process_2025	Intracellular Protein Transport (GO:0006886)	1/326	2.438347e-01	2.670571e-01	0	0	3.780385e+00	5.335123e+00	USO1
GO_Biological_Process_2025	Protein Localization (GO:0008104)	1/371	2.727169e-01	2.951760e-01	0	0	3.313007e+00	4.304659e+00	USO1
GO_Biological_Process_2025	Gene Expression (GO:0010467)	1/381	2.789926e-01	2.984572e-01	0	0	3.224178e+00	4.115889e+00	RSL24D1
GO_Biological_Process_2025	Positive Regulation of Multicellular Organismal Process (GO:0051240)	1/407	2.950717e-01	3.120298e-01	0	0	3.013701e+00	3.678333e+00	FABP4
GO_Biological_Process_2025	DNA Damage Response (GO:0006974)	1/421	3.035893e-01	3.173888e-01	0	0	2.911161e+00	3.470335e+00	WDR48
GO_Biological_Process_2025	Protein Metabolic Process (GO:0019538)	1/614	4.115678e-01	4.254408e-01	0	0	1.974918e+00	1.753296e+00	RSL24D1
GO_Biological_Process_2025	Positive Regulation of Transcription by RNA Polymerase II (GO:0045944)	1/983	5.756226e-01	5.884143e-01	0	0	1.209330e+00	6.679168e-01	GTF2F1
GO_Biological_Process_2025	Positive Regulation of DNA-templated Transcription (GO:0045893)	1/1274	6.735208e-01	6.809221e-01	0	0	9.185978e-01	3.630633e-01	GTF2F1
GO_Biological_Process_2025	Regulation of Transcription by RNA Polymerase II (GO:0006357)	1/2250	8.686314e-01	8.686314e-01	0	0	4.928301e-01	6.940843e-02	GTF2F1
