## Supplementary material for "Fatty Acid β-oxidation and Ferroptosis Define a Survival-Productivity Trade Off in CHO fed-Batch Bioreactors": GO_Biological_Process_2025.Mouse.enrichr.reports.txt

Gene_set	Term	Overlap	P-value	Adjusted P-value	Old P-value	Old Adjusted P-value	Odds Ratio	Combined Score	Genes
GO_Biological_Process_2025	Endothelial Cell Migration (GO:0043542)	2/45	7.402016e-04	8.676479e-02	0	0	5.796221e+01	4.178257e+02	LGALS8;FSTL1
GO_Biological_Process_2025	Positive Regulation of Developmental Process (GO:0051094)	3/245	1.293187e-03	8.676479e-02	0	0	1.631405e+01	1.084990e+02	PA2G4;CLASP1;REPS1
GO_Biological_Process_2025	Negative Regulation of Supramolecular Fiber Organization (GO:1902904)	2/76	2.096003e-03	8.676479e-02	0	0	3.362838e+01	2.074105e+02	CLU;CLASP1
GO_Biological_Process_2025	Positive Regulation of Supramolecular Fiber Organization (GO:1902905)	2/98	3.454867e-03	8.676479e-02	0	0	2.589323e+01	1.467621e+02	CLU;CLASP1
GO_Biological_Process_2025	Protein Import (GO:0017038)	1/5	4.492293e-03	8.676479e-02	0	0	2.937941e+02	1.588072e+03	CLU
GO_Biological_Process_2025	Peptide Antigen Assembly With MHC Class I Protein Complex (GO:0002502)	1/5	4.492293e-03	8.676479e-02	0	0	2.937941e+02	1.588072e+03	TAPBP
GO_Biological_Process_2025	MHC Class I Protein Complex Assembly (GO:0002397)	1/5	4.492293e-03	8.676479e-02	0	0	2.937941e+02	1.588072e+03	TAPBP
GO_Biological_Process_2025	Regulation of Cdc42 Protein Signal Transduction (GO:0032489)	1/7	6.283878e-03	8.676479e-02	0	0	1.958431e+02	9.928793e+02	REPS1
GO_Biological_Process_2025	Positive Regulation of Extracellular Matrix Disassembly (GO:0090091)	1/7	6.283878e-03	8.676479e-02	0	0	1.958431e+02	9.928793e+02	CLASP1
GO_Biological_Process_2025	Microtubule Anchoring (GO:0034453)	1/9	8.072419e-03	8.676479e-02	0	0	1.468676e+02	7.077996e+02	CLASP1
GO_Biological_Process_2025	Myelin Maintenance (GO:0043217)	1/9	8.072419e-03	8.676479e-02	0	0	1.468676e+02	7.077996e+02	CLU
GO_Biological_Process_2025	Negative Regulation of Apoptotic Process (GO:0043066)	3/475	8.329325e-03	8.676479e-02	0	0	8.266949e+00	3.958193e+01	PA2G4;CLU;FSTL1
GO_Biological_Process_2025	Exit From Mitosis (GO:0010458)	1/10	8.965550e-03	8.676479e-02	0	0	1.305425e+02	6.154250e+02	CLASP1
GO_Biological_Process_2025	Pinocytosis (GO:0006907)	1/10	8.965550e-03	8.676479e-02	0	0	1.305425e+02	6.154250e+02	SNX5
GO_Biological_Process_2025	Central Nervous System Myelination (GO:0022010)	1/11	9.857922e-03	8.676479e-02	0	0	1.174824e+02	5.427074e+02	CLU
GO_Biological_Process_2025	Positive Regulation of Extracellular Matrix Assembly (GO:1901203)	1/11	9.857922e-03	8.676479e-02	0	0	1.174824e+02	5.427074e+02	CLASP1
GO_Biological_Process_2025	Protein K29-linked Ubiquitination (GO:0035519)	1/11	9.857922e-03	8.676479e-02	0	0	1.174824e+02	5.427074e+02	UBE3C
GO_Biological_Process_2025	Endothelium Development (GO:0003158)	1/12	1.074953e-02	8.676479e-02	0	0	1.067968e+02	4.840984e+02	FSTL1
GO_Biological_Process_2025	Positive Regulation of Insulin Receptor Signaling Pathway (GO:0046628)	1/12	1.074953e-02	8.676479e-02	0	0	1.067968e+02	4.840984e+02	SNX5
GO_Biological_Process_2025	Response to Misfolded Protein (GO:0051788)	1/12	1.074953e-02	8.676479e-02	0	0	1.067968e+02	4.840984e+02	CLU
GO_Biological_Process_2025	Negative Regulation of Amyloid Fibril Formation (GO:1905907)	1/12	1.074953e-02	8.676479e-02	0	0	1.067968e+02	4.840984e+02	CLU
GO_Biological_Process_2025	Endothelial Cell Differentiation (GO:0045446)	1/13	1.164039e-02	8.676479e-02	0	0	9.789216e+01	4.359406e+02	FSTL1
GO_Biological_Process_2025	Cristae Formation (GO:0042407)	1/13	1.164039e-02	8.676479e-02	0	0	9.789216e+01	4.359406e+02	CHCHD6
GO_Biological_Process_2025	Positive Regulation of Cellular Response to Insulin Stimulus (GO:1900078)	1/13	1.164039e-02	8.676479e-02	0	0	9.789216e+01	4.359406e+02	SNX5
GO_Biological_Process_2025	Embryonic Hemopoiesis (GO:0035162)	1/13	1.164039e-02	8.676479e-02	0	0	9.789216e+01	4.359406e+02	FLT3LG
GO_Biological_Process_2025	Regulation of Extracellular Matrix Disassembly (GO:0010715)	1/14	1.253049e-02	8.676479e-02	0	0	9.035747e+01	3.957287e+02	CLASP1
GO_Biological_Process_2025	Regulation of Response to Endoplasmic Reticulum Stress (GO:1905897)	1/15	1.341983e-02	8.676479e-02	0	0	8.389916e+01	3.616911e+02	CLU
GO_Biological_Process_2025	Regulation of Intrinsic Apoptotic Signaling Pathway in Response to DNA Damage (GO:1902229)	1/15	1.341983e-02	8.676479e-02	0	0	8.389916e+01	3.616911e+02	CLU
GO_Biological_Process_2025	Regulation of Amyloid-Beta Clearance (GO:1900221)	1/15	1.341983e-02	8.676479e-02	0	0	8.389916e+01	3.616911e+02	CLU
GO_Biological_Process_2025	Regulation of Cell Differentiation (GO:0045595)	2/201	1.383258e-02	8.676479e-02	0	0	1.242651e+01	5.319451e+01	PA2G4;CLASP1
GO_Biological_Process_2025	Negative Regulation of Release of Cytochrome C From Mitochondria (GO:0090201)	1/16	1.430841e-02	8.676479e-02	0	0	7.830196e+01	3.325412e+02	CLU
GO_Biological_Process_2025	Reverse Cholesterol Transport (GO:0043691)	1/16	1.430841e-02	8.676479e-02	0	0	7.830196e+01	3.325412e+02	CLU
GO_Biological_Process_2025	Regulation of Amyloid Fibril Formation (GO:1905906)	1/16	1.430841e-02	8.676479e-02	0	0	7.830196e+01	3.325412e+02	CLU
GO_Biological_Process_2025	Negative Regulation of Amyloid-Beta Formation (GO:1902430)	1/16	1.430841e-02	8.676479e-02	0	0	7.830196e+01	3.325412e+02	CLU
GO_Biological_Process_2025	Endoplasmic Reticulum to Cytosol Transport (GO:1903513)	1/16	1.430841e-02	8.676479e-02	0	0	7.830196e+01	3.325412e+02	SEL1L
GO_Biological_Process_2025	Release of Cytochrome C From Mitochondria (GO:0001836)	1/17	1.519624e-02	8.676479e-02	0	0	7.340441e+01	3.073228e+02	CLU
GO_Biological_Process_2025	Negative Regulation of Amyloid Precursor Protein Catabolic Process (GO:1902992)	1/17	1.519624e-02	8.676479e-02	0	0	7.340441e+01	3.073228e+02	CLU
GO_Biological_Process_2025	Protein Stabilization (GO:0050821)	2/212	1.530252e-02	8.676479e-02	0	0	1.176905e+01	4.919154e+01	SEL1L;CLU
GO_Biological_Process_2025	Peptide Antigen Assembly With MHC Protein Complex (GO:0002501)	1/18	1.608331e-02	8.676479e-02	0	0	6.908304e+01	2.853111e+02	TAPBP
GO_Biological_Process_2025	Positive Regulation of Amyloid-Beta Formation (GO:1902004)	1/18	1.608331e-02	8.676479e-02	0	0	6.908304e+01	2.853111e+02	CLU
GO_Biological_Process_2025	Retrograde Protein Transport, ER to Cytosol (GO:0030970)	1/18	1.608331e-02	8.676479e-02	0	0	6.908304e+01	2.853111e+02	SEL1L
GO_Biological_Process_2025	Positive Regulation of Mitochondrial Fission (GO:0090141)	1/19	1.696963e-02	8.676479e-02	0	0	6.524183e+01	2.659472e+02	REPS1
GO_Biological_Process_2025	Microglial Cell Activation (GO:0001774)	1/19	1.696963e-02	8.676479e-02	0	0	6.524183e+01	2.659472e+02	CLU
GO_Biological_Process_2025	Antigen Processing and Presentation of Peptide Antigen via MHC Class I (GO:0002474)	1/19	1.696963e-02	8.676479e-02	0	0	6.524183e+01	2.659472e+02	TAPBP
GO_Biological_Process_2025	Peripheral Nervous System Development (GO:0007422)	1/21	1.874001e-02	8.676479e-02	0	0	5.871176e+01	2.335022e+02	GSTM3
GO_Biological_Process_2025	Negative Regulation of Amide Metabolic Process (GO:0034249)	1/21	1.874001e-02	8.676479e-02	0	0	5.871176e+01	2.335022e+02	CLU
GO_Biological_Process_2025	Regulation of Cell-Substrate Junction Assembly (GO:0090109)	1/21	1.874001e-02	8.676479e-02	0	0	5.871176e+01	2.335022e+02	CLASP1
GO_Biological_Process_2025	Positive Regulation of Extracellular Matrix Organization (GO:1903055)	1/21	1.874001e-02	8.676479e-02	0	0	5.871176e+01	2.335022e+02	CLASP1
GO_Biological_Process_2025	Negative Regulation of Microtubule Depolymerization (GO:0007026)	1/22	1.962407e-02	8.676479e-02	0	0	5.591317e+01	2.197946e+02	CLASP1
GO_Biological_Process_2025	Chaperone-Mediated Protein Complex Assembly (GO:0051131)	1/22	1.962407e-02	8.676479e-02	0	0	5.591317e+01	2.197946e+02	CLU
GO_Biological_Process_2025	Xenobiotic Catabolic Process (GO:0042178)	1/23	2.050737e-02	8.676479e-02	0	0	5.336898e+01	2.074437e+02	GSTM3
GO_Biological_Process_2025	Positive Regulation of Amide Metabolic Process (GO:0034250)	1/23	2.050737e-02	8.676479e-02	0	0	5.336898e+01	2.074437e+02	CLU
GO_Biological_Process_2025	Positive Regulation of Amyloid Precursor Protein Catabolic Process (GO:1902993)	1/23	2.050737e-02	8.676479e-02	0	0	5.336898e+01	2.074437e+02	CLU
GO_Biological_Process_2025	Dendritic Cell Differentiation (GO:0097028)	1/23	2.050737e-02	8.676479e-02	0	0	5.336898e+01	2.074437e+02	FLT3LG
GO_Biological_Process_2025	Endothelial Cell Development (GO:0001885)	1/24	2.138993e-02	8.676479e-02	0	0	5.104604e+01	1.962636e+02	GSTM3
GO_Biological_Process_2025	Protein Targeting to Lysosome (GO:0006622)	1/24	2.138993e-02	8.676479e-02	0	0	5.104604e+01	1.962636e+02	CLU
GO_Biological_Process_2025	Negative Regulation of Stress Fiber Assembly (GO:0051497)	1/24	2.138993e-02	8.676479e-02	0	0	5.104604e+01	1.962636e+02	CLASP1
GO_Biological_Process_2025	Regulation of Cellular Response to Growth Factor Stimulus (GO:0090287)	1/24	2.138993e-02	8.676479e-02	0	0	5.104604e+01	1.962636e+02	FSTL1
GO_Biological_Process_2025	Negative Regulation of Intrinsic Apoptotic Signaling Pathway in Response to DNA Damage (GO:1902230)	1/25	2.227173e-02	8.676479e-02	0	0	4.891667e+01	1.861004e+02	CLU
GO_Biological_Process_2025	Negative Regulation of Protein Depolymerization (GO:1901880)	1/25	2.227173e-02	8.676479e-02	0	0	4.891667e+01	1.861004e+02	CLASP1
GO_Biological_Process_2025	Nucleic Acid Metabolic Process (GO:0090304)	1/25	2.227173e-02	8.676479e-02	0	0	4.891667e+01	1.861004e+02	DDX24
GO_Biological_Process_2025	Protein Exit From Endoplasmic Reticulum (GO:0032527)	1/26	2.315278e-02	8.676479e-02	0	0	4.695765e+01	1.768256e+02	SEL1L
GO_Biological_Process_2025	Microtubule Nucleation (GO:0007020)	1/26	2.315278e-02	8.676479e-02	0	0	4.695765e+01	1.768256e+02	CLASP1
GO_Biological_Process_2025	Regulation of Apoptotic Process (GO:0042981)	3/704	2.388841e-02	8.676479e-02	0	0	5.500999e+00	2.054272e+01	PA2G4;CLU;FSTL1
GO_Biological_Process_2025	Regulation of Microtubule Polymerization or Depolymerization (GO:0031110)	1/27	2.403309e-02	8.676479e-02	0	0	4.514932e+01	1.683313e+02	CLASP1
GO_Biological_Process_2025	Regulation of Mitochondrial Fission (GO:0090140)	1/27	2.403309e-02	8.676479e-02	0	0	4.514932e+01	1.683313e+02	REPS1
GO_Biological_Process_2025	Negative Regulation of Actin Filament Bundle Assembly (GO:0032232)	1/27	2.403309e-02	8.676479e-02	0	0	4.514932e+01	1.683313e+02	CLASP1
GO_Biological_Process_2025	Regulation of Transmembrane Receptor Protein Serine/Threonine Kinase Signaling Pathway (GO:0090092)	1/28	2.491264e-02	8.676479e-02	0	0	4.347495e+01	1.605260e+02	FSTL1
GO_Biological_Process_2025	Positive Regulation of Microtubule Polymerization or Depolymerization (GO:0031112)	1/28	2.491264e-02	8.676479e-02	0	0	4.347495e+01	1.605260e+02	CLASP1
GO_Biological_Process_2025	Regulation of Microtubule Depolymerization (GO:0031114)	1/28	2.491264e-02	8.676479e-02	0	0	4.347495e+01	1.605260e+02	CLASP1
GO_Biological_Process_2025	Negative Regulation of Cytoskeleton Organization (GO:0051494)	1/29	2.579145e-02	8.676479e-02	0	0	4.192017e+01	1.533319e+02	CLASP1
GO_Biological_Process_2025	Negative Regulation of Wound Healing (GO:0061045)	1/29	2.579145e-02	8.676479e-02	0	0	4.192017e+01	1.533319e+02	CLASP1
GO_Biological_Process_2025	Positive Regulation of Microtubule Polymerization (GO:0031116)	1/30	2.666950e-02	8.676479e-02	0	0	4.047262e+01	1.466823e+02	CLASP1
GO_Biological_Process_2025	Positive Regulation of Nitric Oxide Biosynthetic Process (GO:0045429)	1/30	2.666950e-02	8.676479e-02	0	0	4.047262e+01	1.466823e+02	CLU
GO_Biological_Process_2025	Negative Regulation of Response to Endoplasmic Reticulum Stress (GO:1903573)	1/30	2.666950e-02	8.676479e-02	0	0	4.047262e+01	1.466823e+02	CLU
GO_Biological_Process_2025	Positive Regulation of Nitric Oxide Metabolic Process (GO:1904407)	1/31	2.754681e-02	8.778866e-02	0	0	3.912157e+01	1.405195e+02	CLU
GO_Biological_Process_2025	Mitochondrial Membrane Organization (GO:0007006)	1/32	2.842338e-02	8.778866e-02	0	0	3.785769e+01	1.347939e+02	CHCHD6
GO_Biological_Process_2025	Response to Estrogen (GO:0043627)	1/32	2.842338e-02	8.778866e-02	0	0	3.785769e+01	1.347939e+02	GSTM3
GO_Biological_Process_2025	Apoptotic Mitochondrial Changes (GO:0008637)	1/32	2.842338e-02	8.778866e-02	0	0	3.785769e+01	1.347939e+02	CLU
GO_Biological_Process_2025	Regulation of Amyloid-Beta Formation (GO:1902003)	1/33	2.929920e-02	8.833091e-02	0	0	3.667279e+01	1.294621e+02	CLU
GO_Biological_Process_2025	Negative Regulation of Microtubule Polymerization or Depolymerization (GO:0031111)	1/34	3.017427e-02	8.833091e-02	0	0	3.555971e+01	1.244862e+02	CLASP1
GO_Biological_Process_2025	Mitochondrial Electron Transport, NADH to Ubiquinone (GO:0006120)	1/34	3.017427e-02	8.833091e-02	0	0	3.555971e+01	1.244862e+02	NDUFS6
GO_Biological_Process_2025	Protein Transport (GO:0015031)	2/308	3.074469e-02	8.833091e-02	0	0	8.037582e+00	2.798716e+01	SEL1L;CLU
GO_Biological_Process_2025	Macrophage Activation (GO:0042116)	1/35	3.104859e-02	8.833091e-02	0	0	3.451211e+01	1.198330e+02	CLU
GO_Biological_Process_2025	Establishment of Mitotic Spindle Localization (GO:0040001)	1/36	3.192218e-02	8.833091e-02	0	0	3.352437e+01	1.154732e+02	CLASP1
GO_Biological_Process_2025	Positive Regulation of Epithelial Cell Migration (GO:0010634)	1/36	3.192218e-02	8.833091e-02	0	0	3.352437e+01	1.154732e+02	CLASP1
GO_Biological_Process_2025	Regulation of Release of Cytochrome C From Mitochondria (GO:0090199)	1/37	3.279501e-02	8.833091e-02	0	0	3.259150e+01	1.113808e+02	CLU
GO_Biological_Process_2025	Microtubule Polymerization (GO:0046785)	1/37	3.279501e-02	8.833091e-02	0	0	3.259150e+01	1.113808e+02	CLASP1
GO_Biological_Process_2025	Protein-Containing Complex Assembly (GO:0065003)	2/323	3.355046e-02	8.833091e-02	0	0	7.656153e+00	2.599038e+01	CLU;TAPBP
GO_Biological_Process_2025	Glutathione Metabolic Process (GO:0006749)	1/38	3.366711e-02	8.833091e-02	0	0	3.170906e+01	1.075328e+02	GSTM3
GO_Biological_Process_2025	Regulation of Microtubule Cytoskeleton Organization (GO:0070507)	1/38	3.366711e-02	8.833091e-02	0	0	3.170906e+01	1.075328e+02	CLASP1
GO_Biological_Process_2025	Inner Mitochondrial Membrane Organization (GO:0007007)	1/38	3.366711e-02	8.833091e-02	0	0	3.170906e+01	1.075328e+02	CHCHD6
GO_Biological_Process_2025	Positive Regulation of Exocytosis (GO:0045921)	1/38	3.366711e-02	8.833091e-02	0	0	3.170906e+01	1.075328e+02	CLASP1
GO_Biological_Process_2025	Positive Regulation of Intrinsic Apoptotic Signaling Pathway (GO:2001244)	1/39	3.453846e-02	8.907025e-02	0	0	3.087307e+01	1.039089e+02	CLU
GO_Biological_Process_2025	Establishment of Protein Localization to Extracellular Region (GO:0035592)	1/40	3.540907e-02	8.907025e-02	0	0	3.007994e+01	1.004907e+02	SEL1L
GO_Biological_Process_2025	Establishment of Spindle Orientation (GO:0051294)	1/40	3.540907e-02	8.907025e-02	0	0	3.007994e+01	1.004907e+02	CLASP1
GO_Biological_Process_2025	Positive Regulation of Proteolysis Involved in Protein Catabolic Process (GO:1903052)	1/40	3.540907e-02	8.907025e-02	0	0	3.007994e+01	1.004907e+02	CLU
GO_Biological_Process_2025	Regulation of Receptor-Mediated Endocytosis (GO:0048259)	1/42	3.714807e-02	9.155686e-02	0	0	2.860976e+01	9.420745e+01	CLU
GO_Biological_Process_2025	Acylglycerol Metabolic Process (GO:0006639)	1/42	3.714807e-02	9.155686e-02	0	0	2.860976e+01	9.420745e+01	SEL1L
GO_Biological_Process_2025	Regulation of Epithelial Cell Migration (GO:0010632)	1/43	3.801646e-02	9.184174e-02	0	0	2.792717e+01	9.131448e+01	CLASP1
GO_Biological_Process_2025	Positive Regulation of Receptor-Mediated Endocytosis (GO:0048260)	1/43	3.801646e-02	9.184174e-02	0	0	2.792717e+01	9.131448e+01	CLU
GO_Biological_Process_2025	Negative Regulation of Organelle Organization (GO:0010639)	1/44	3.888411e-02	9.211380e-02	0	0	2.727633e+01	8.857088e+01	CLU
GO_Biological_Process_2025	Regulation of Microtubule-Based Process (GO:0032886)	1/44	3.888411e-02	9.211380e-02	0	0	2.727633e+01	8.857088e+01	CLASP1
GO_Biological_Process_2025	Regulation of Nitric Oxide Biosynthetic Process (GO:0045428)	1/45	3.975102e-02	9.256081e-02	0	0	2.665508e+01	8.596583e+01	CLU
GO_Biological_Process_2025	Regulation of Intrinsic Apoptotic Signaling Pathway (GO:2001242)	1/46	4.061719e-02	9.256081e-02	0	0	2.606144e+01	8.348948e+01	CLU
GO_Biological_Process_2025	Mononuclear Cell Differentiation (GO:1903131)	1/46	4.061719e-02	9.256081e-02	0	0	2.606144e+01	8.348948e+01	FLT3LG
GO_Biological_Process_2025	Mitotic Nuclear Division (GO:0140014)	1/47	4.148262e-02	9.256081e-02	0	0	2.549361e+01	8.113291e+01	CLASP1
GO_Biological_Process_2025	Mitotic Spindle Assembly (GO:0090307)	1/47	4.148262e-02	9.256081e-02	0	0	2.549361e+01	8.113291e+01	CLASP1
GO_Biological_Process_2025	Retrograde Vesicle-Mediated Transport, Golgi to Endoplasmic Reticulum (GO:0006890)	1/47	4.148262e-02	9.256081e-02	0	0	2.549361e+01	8.113291e+01	TAPBP
GO_Biological_Process_2025	Regulation of Exocytosis (GO:0017157)	1/48	4.234731e-02	9.256081e-02	0	0	2.494994e+01	7.888797e+01	CLASP1
GO_Biological_Process_2025	Regulation of Insulin Receptor Signaling Pathway (GO:0046626)	1/49	4.321127e-02	9.256081e-02	0	0	2.442892e+01	7.674722e+01	SNX5
GO_Biological_Process_2025	Triglyceride Metabolic Process (GO:0006641)	1/50	4.407449e-02	9.256081e-02	0	0	2.392917e+01	7.470386e+01	SEL1L
GO_Biological_Process_2025	Organic Hydroxy Compound Transport (GO:0015850)	1/51	4.493698e-02	9.256081e-02	0	0	2.344941e+01	7.275166e+01	REPS1
GO_Biological_Process_2025	Regulation of Ubiquitin-Dependent Protein Catabolic Process (GO:2000058)	1/51	4.493698e-02	9.256081e-02	0	0	2.344941e+01	7.275166e+01	CLU
GO_Biological_Process_2025	Negative Regulation of Programmed Cell Death (GO:0043069)	2/382	4.551049e-02	9.256081e-02	0	0	6.448026e+00	1.992319e+01	PA2G4;FSTL1
GO_Biological_Process_2025	Proton Motive Force-Driven Mitochondrial ATP Synthesis (GO:0042776)	1/52	4.579873e-02	9.256081e-02	0	0	2.298847e+01	7.088491e+01	NDUFS6
GO_Biological_Process_2025	Regulation of Hydrolase Activity (GO:0051336)	1/52	4.579873e-02	9.256081e-02	0	0	2.298847e+01	7.088491e+01	REPS1
GO_Biological_Process_2025	Cholesterol Transport (GO:0030301)	1/52	4.579873e-02	9.256081e-02	0	0	2.298847e+01	7.088491e+01	CLU
GO_Biological_Process_2025	B Cell Differentiation (GO:0030183)	1/53	4.665975e-02	9.256081e-02	0	0	2.254525e+01	6.909833e+01	FLT3LG
GO_Biological_Process_2025	Regulation of Focal Adhesion Assembly (GO:0051893)	1/53	4.665975e-02	9.256081e-02	0	0	2.254525e+01	6.909833e+01	CLASP1
GO_Biological_Process_2025	Microtubule Bundle Formation (GO:0001578)	1/53	4.665975e-02	9.256081e-02	0	0	2.254525e+01	6.909833e+01	CLASP1
GO_Biological_Process_2025	Regulation of Microtubule Polymerization (GO:0031113)	1/53	4.665975e-02	9.256081e-02	0	0	2.254525e+01	6.909833e+01	CLASP1
GO_Biological_Process_2025	Cytoplasmic Microtubule Organization (GO:0031122)	1/53	4.665975e-02	9.256081e-02	0	0	2.254525e+01	6.909833e+01	CLASP1
GO_Biological_Process_2025	Negative Regulation of Response to Stimulus (GO:0048585)	1/57	5.009649e-02	9.809612e-02	0	0	2.093067e+01	6.266234e+01	CLU
GO_Biological_Process_2025	Regulation of Embryonic Development (GO:0045995)	1/59	5.181047e-02	9.809612e-02	0	0	2.020690e+01	5.981571e+01	CLASP1
GO_Biological_Process_2025	Proton Motive Force-Driven ATP Synthesis (GO:0015986)	1/59	5.181047e-02	9.809612e-02	0	0	2.020690e+01	5.981571e+01	NDUFS6
GO_Biological_Process_2025	Microtubule Cytoskeleton Organization Involved in Mitosis (GO:1902850)	1/59	5.181047e-02	9.809612e-02	0	0	2.020690e+01	5.981571e+01	CLASP1
GO_Biological_Process_2025	Negative Regulation of Protein-Containing Complex Assembly (GO:0031333)	1/59	5.181047e-02	9.809612e-02	0	0	2.020690e+01	5.981571e+01	CLU
GO_Biological_Process_2025	Oxidative Phosphorylation (GO:0006119)	1/60	5.266636e-02	9.809612e-02	0	0	1.986341e+01	5.847348e+01	NDUFS6
GO_Biological_Process_2025	Protein Secretion (GO:0009306)	1/60	5.266636e-02	9.809612e-02	0	0	1.986341e+01	5.847348e+01	SEL1L
GO_Biological_Process_2025	Negative Regulation of Intrinsic Apoptotic Signaling Pathway (GO:2001243)	1/60	5.266636e-02	9.809612e-02	0	0	1.986341e+01	5.847348e+01	CLU
GO_Biological_Process_2025	Organic Cation Transport (GO:0015695)	1/62	5.437596e-02	1.005131e-01	0	0	1.921022e+01	5.593696e+01	REPS1
GO_Biological_Process_2025	RNA Metabolic Process (GO:0016070)	1/63	5.522967e-02	1.013236e-01	0	0	1.889943e+01	5.473757e+01	DDX24
GO_Biological_Process_2025	Aerobic Electron Transport Chain (GO:0019646)	1/64	5.608264e-02	1.014023e-01	0	0	1.859851e+01	5.358097e+01	NDUFS6
GO_Biological_Process_2025	Mitochondrial ATP Synthesis Coupled Electron Transport (GO:0042775)	1/65	5.693490e-02	1.014023e-01	0	0	1.830699e+01	5.246502e+01	NDUFS6
GO_Biological_Process_2025	Cellular Response to Virus (GO:0098586)	1/65	5.693490e-02	1.014023e-01	0	0	1.830699e+01	5.246502e+01	LGALS8
GO_Biological_Process_2025	Regulation of Cell-Matrix Adhesion (GO:0001952)	1/65	5.693490e-02	1.014023e-01	0	0	1.830699e+01	5.246502e+01	CLASP1
GO_Biological_Process_2025	Positive Regulation of Apoptotic Signaling Pathway (GO:2001235)	1/70	6.118526e-02	1.081149e-01	0	0	1.697613e+01	4.742874e+01	CLU
GO_Biological_Process_2025	Positive Regulation of Proteasomal Ubiquitin-Dependent Protein Catabolic Process (GO:0032436)	1/71	6.203316e-02	1.081149e-01	0	0	1.673277e+01	4.651855e+01	CLU
GO_Biological_Process_2025	Positive Regulation of Protein Polymerization (GO:0032273)	1/71	6.203316e-02	1.081149e-01	0	0	1.673277e+01	4.651855e+01	CLASP1
GO_Biological_Process_2025	Spindle Assembly (GO:0051225)	1/73	6.372679e-02	1.095024e-01	0	0	1.626634e+01	4.478368e+01	CLASP1
GO_Biological_Process_2025	Embryonic Organ Development (GO:0048568)	1/73	6.372679e-02	1.095024e-01	0	0	1.626634e+01	4.478368e+01	FLT3LG
GO_Biological_Process_2025	Negative Regulation of Apoptotic Signaling Pathway (GO:2001234)	1/74	6.457252e-02	1.099856e-01	0	0	1.604271e+01	4.395648e+01	CLU
GO_Biological_Process_2025	Regulation of Stress Fiber Assembly (GO:0051492)	1/75	6.541753e-02	1.099856e-01	0	0	1.582512e+01	4.315455e+01	CLASP1
GO_Biological_Process_2025	Positive Regulation of Secretion by Cell (GO:1903532)	1/75	6.541753e-02	1.099856e-01	0	0	1.582512e+01	4.315455e+01	CLASP1
GO_Biological_Process_2025	Lymphocyte Differentiation (GO:0030098)	1/76	6.626182e-02	1.099856e-01	0	0	1.561333e+01	4.237680e+01	FLT3LG
GO_Biological_Process_2025	Regulation of Rho Protein Signal Transduction (GO:0035023)	1/76	6.626182e-02	1.099856e-01	0	0	1.561333e+01	4.237680e+01	REPS1
GO_Biological_Process_2025	Regulation of BMP Signaling Pathway (GO:0030510)	1/77	6.710539e-02	1.106332e-01	0	0	1.540712e+01	4.162220e+01	FSTL1
GO_Biological_Process_2025	Negative Regulation of Cellular Component Organization (GO:0051129)	1/80	6.963177e-02	1.131269e-01	0	0	1.481981e+01	3.948788e+01	CLU
GO_Biological_Process_2025	Negative Regulation of Neuron Apoptotic Process (GO:0043524)	1/81	7.047247e-02	1.131269e-01	0	0	1.463382e+01	3.881670e+01	CLU
GO_Biological_Process_2025	Positive Regulation of Organelle Organization (GO:0010638)	1/81	7.047247e-02	1.131269e-01	0	0	1.463382e+01	3.881670e+01	REPS1
GO_Biological_Process_2025	Aerobic Respiration (GO:0009060)	1/81	7.047247e-02	1.131269e-01	0	0	1.463382e+01	3.881670e+01	NDUFS6
GO_Biological_Process_2025	Positive Regulation of Tumor Necrosis Factor Production (GO:0032760)	1/82	7.131244e-02	1.137270e-01	0	0	1.445243e+01	3.816431e+01	CLU
GO_Biological_Process_2025	Cellular Respiration (GO:0045333)	1/85	7.382807e-02	1.154747e-01	0	0	1.393417e+01	3.631268e+01	NDUFS6
GO_Biological_Process_2025	Positive Regulation of Tumor Necrosis Factor Superfamily Cytokine Production (GO:1903557)	1/85	7.382807e-02	1.154747e-01	0	0	1.393417e+01	3.631268e+01	CLU
GO_Biological_Process_2025	Positive Regulation of Endocytosis (GO:0045807)	1/85	7.382807e-02	1.154747e-01	0	0	1.393417e+01	3.631268e+01	CLU
GO_Biological_Process_2025	Positive Regulation of Biosynthetic Process (GO:0009891)	1/87	7.550157e-02	1.173400e-01	0	0	1.360876e+01	3.515960e+01	CLU
GO_Biological_Process_2025	Positive Regulation of Ubiquitin-Dependent Protein Catabolic Process (GO:2000060)	1/88	7.633726e-02	1.178879e-01	0	0	1.345166e+01	3.460565e+01	CLU
GO_Biological_Process_2025	Mitotic Spindle Organization (GO:0007052)	1/90	7.800648e-02	1.187467e-01	0	0	1.314805e+01	3.354019e+01	CLASP1
GO_Biological_Process_2025	Regulation of Epithelial to Mesenchymal Transition (GO:0010717)	1/91	7.884002e-02	1.187467e-01	0	0	1.300131e+01	3.302767e+01	CLASP1
GO_Biological_Process_2025	ERAD Pathway (GO:0036503)	1/91	7.884002e-02	1.187467e-01	0	0	1.300131e+01	3.302767e+01	SEL1L
GO_Biological_Process_2025	Protein K48-linked Ubiquitination (GO:0070936)	1/91	7.884002e-02	1.187467e-01	0	0	1.300131e+01	3.302767e+01	UBE3C
GO_Biological_Process_2025	Positive Regulation of Cellular Component Biogenesis (GO:0044089)	1/93	8.050498e-02	1.205105e-01	0	0	1.271739e+01	3.204066e+01	CLU
GO_Biological_Process_2025	Positive Regulation of Phosphorylation (GO:0042327)	1/94	8.133639e-02	1.210127e-01	0	0	1.258001e+01	3.156529e+01	REPS1
GO_Biological_Process_2025	Retrograde Transport, Endosome to Golgi (GO:0042147)	1/95	8.216709e-02	1.215077e-01	0	0	1.244556e+01	3.110145e+01	SNX5
GO_Biological_Process_2025	B Cell Activation (GO:0042113)	1/96	8.299708e-02	1.219957e-01	0	0	1.231393e+01	3.064876e+01	FLT3LG
GO_Biological_Process_2025	Positive Regulation of Hydrolase Activity (GO:0051345)	1/98	8.465493e-02	1.222237e-01	0	0	1.205882e+01	2.977531e+01	REPS1
GO_Biological_Process_2025	Positive Regulation of Proteasomal Protein Catabolic Process (GO:1901800)	1/98	8.465493e-02	1.222237e-01	0	0	1.205882e+01	2.977531e+01	CLU
GO_Biological_Process_2025	Positive Regulation of Protein Modification Process (GO:0031401)	1/98	8.465493e-02	1.222237e-01	0	0	1.205882e+01	2.977531e+01	REPS1
GO_Biological_Process_2025	Cytosolic Transport (GO:0016482)	1/99	8.548280e-02	1.226930e-01	0	0	1.193517e+01	2.935385e+01	SNX5
GO_Biological_Process_2025	Hemopoiesis (GO:0030097)	1/101	8.713641e-02	1.243350e-01	0	0	1.169529e+01	2.853980e+01	FLT3LG
GO_Biological_Process_2025	Positive Regulation of NF-kappaB Transcription Factor Activity (GO:0051092)	1/105	9.043516e-02	1.275502e-01	0	0	1.124321e+01	2.701881e+01	CLU
GO_Biological_Process_2025	Positive Regulation of Protein-Containing Complex Assembly (GO:0031334)	1/105	9.043516e-02	1.275502e-01	0	0	1.124321e+01	2.701881e+01	CLU
GO_Biological_Process_2025	Regulation of Macroautophagy (GO:0016241)	1/106	9.125809e-02	1.279711e-01	0	0	1.113557e+01	2.665927e+01	SNX5
GO_Biological_Process_2025	Regulation of Proteasomal Ubiquitin-Dependent Protein Catabolic Process (GO:0032434)	1/109	9.372265e-02	1.306762e-01	0	0	1.082462e+01	2.562637e+01	CLU
GO_Biological_Process_2025	Positive Regulation of GTPase Activity (GO:0043547)	1/111	9.536219e-02	1.314597e-01	0	0	1.062674e+01	2.497361e+01	REPS1
GO_Biological_Process_2025	Positive Regulation of Cellular Component Organization (GO:0051130)	1/111	9.536219e-02	1.314597e-01	0	0	1.062674e+01	2.497361e+01	CLU
GO_Biological_Process_2025	Mitotic Cell Cycle Phase Transition (GO:0044772)	1/113	9.699892e-02	1.329648e-01	0	0	1.043592e+01	2.434759e+01	CLASP1
GO_Biological_Process_2025	Intrinsic Apoptotic Signaling Pathway (GO:0097193)	1/115	9.863286e-02	1.344493e-01	0	0	1.025181e+01	2.374678e+01	CLU
GO_Biological_Process_2025	Cytoskeleton Organization (GO:0007010)	1/117	1.002640e-01	1.359134e-01	0	0	1.007404e+01	2.316977e+01	CLASP1
GO_Biological_Process_2025	Mitotic Sister Chromatid Segregation (GO:0000070)	1/120	1.027055e-01	1.384538e-01	0	0	9.818586e+00	2.234602e+01	CLASP1
GO_Biological_Process_2025	Protein-Containing Complex Organization (GO:0043933)	1/123	1.051407e-01	1.409579e-01	0	0	9.575699e+00	2.156884e+01	TAPBP
GO_Biological_Process_2025	Positive Regulation of Cellular Process (GO:0048522)	2/622	1.064937e-01	1.419916e-01	0	0	3.903629e+00	8.742840e+00	FLT3LG;PA2G4
GO_Biological_Process_2025	Regulation of Protein-Containing Complex Assembly (GO:0043254)	1/126	1.075697e-01	1.426468e-01	0	0	9.344471e+00	2.083458e+01	CLU
GO_Biological_Process_2025	Regulation of Anatomical Structure Morphogenesis (GO:0022603)	1/127	1.083780e-01	1.429418e-01	0	0	9.269841e+00	2.059879e+01	CLASP1
GO_Biological_Process_2025	Golgi Organization (GO:0007030)	1/128	1.091856e-01	1.432327e-01	0	0	9.196387e+00	2.036730e+01	CLASP1
GO_Biological_Process_2025	Regulation of Neuron Apoptotic Process (GO:0043523)	1/129	1.099925e-01	1.435196e-01	0	0	9.124081e+00	2.013998e+01	CLU
GO_Biological_Process_2025	Regulation of Tumor Necrosis Factor Production (GO:0032680)	1/131	1.116042e-01	1.448480e-01	0	0	8.982805e+00	1.969747e+01	CLU
GO_Biological_Process_2025	Epithelial Cell Differentiation (GO:0030855)	1/132	1.124090e-01	1.451206e-01	0	0	8.913785e+00	1.948207e+01	FSTL1
GO_Biological_Process_2025	Regulation of GTPase Activity (GO:0043087)	1/134	1.140166e-01	1.464213e-01	0	0	8.778859e+00	1.906251e+01	REPS1
GO_Biological_Process_2025	Receptor-Mediated Endocytosis (GO:0006898)	1/136	1.156214e-01	1.477049e-01	0	0	8.647930e+00	1.865734e+01	REPS1
GO_Biological_Process_2025	Regulation of Protein Phosphorylation (GO:0001932)	1/137	1.164228e-01	1.479540e-01	0	0	8.583910e+00	1.845993e+01	REPS1
GO_Biological_Process_2025	Regulation of Cytoskeleton Organization (GO:0051493)	1/139	1.180236e-01	1.492111e-01	0	0	8.458653e+00	1.807505e+01	CLASP1
GO_Biological_Process_2025	Negative Regulation of Protein Metabolic Process (GO:0051248)	1/146	1.236045e-01	1.554614e-01	0	0	8.047465e+00	1.682458e+01	CLU
GO_Biological_Process_2025	Regulation of Small GTPase Mediated Signal Transduction (GO:0051056)	1/157	1.323073e-01	1.655538e-01	0	0	7.475867e+00	1.512090e+01	REPS1
GO_Biological_Process_2025	Macroautophagy (GO:0016236)	1/162	1.362361e-01	1.696000e-01	0	0	7.241871e+00	1.443570e+01	LGALS8
GO_Biological_Process_2025	Regulation of Macromolecule Biosynthetic Process (GO:0010556)	1/170	1.424872e-01	1.755903e-01	0	0	6.896276e+00	1.343742e+01	TAPBP
GO_Biological_Process_2025	Brain Development (GO:0007420)	1/170	1.424872e-01	1.755903e-01	0	0	6.896276e+00	1.343742e+01	CLASP1
GO_Biological_Process_2025	Positive Regulation of Protein Phosphorylation (GO:0001934)	1/171	1.432656e-01	1.756623e-01	0	0	6.855363e+00	1.332035e+01	REPS1
GO_Biological_Process_2025	Nitrogen Compound Transport (GO:0071705)	1/172	1.440433e-01	1.757328e-01	0	0	6.814929e+00	1.320489e+01	REPS1
GO_Biological_Process_2025	Positive Regulation of DNA-binding Transcription Factor Activity (GO:0051091)	1/174	1.455967e-01	1.767442e-01	0	0	6.735464e+00	1.297867e+01	CLU
GO_Biological_Process_2025	Regulation of Cell Population Proliferation (GO:0042127)	2/769	1.508322e-01	1.821933e-01	0	0	3.131519e+00	5.923542e+00	FLT3LG;CLU
GO_Biological_Process_2025	Positive Regulation of Catabolic Process (GO:0009896)	1/183	1.525542e-01	1.833656e-01	0	0	6.399483e+00	1.203253e+01	CLU
GO_Biological_Process_2025	Negative Regulation of Cell Migration (GO:0030336)	1/184	1.533239e-01	1.833874e-01	0	0	6.364192e+00	1.193415e+01	CLASP1
GO_Biological_Process_2025	Small GTPase-mediated Signal Transduction (GO:0007264)	1/188	1.563963e-01	1.861497e-01	0	0	6.226801e+00	1.155297e+01	REPS1
GO_Biological_Process_2025	Regulation of Programmed Cell Death (GO:0043067)	1/195	1.617476e-01	1.906361e-01	0	0	6.000000e+00	1.093031e+01	CLU
GO_Biological_Process_2025	Response to Endoplasmic Reticulum Stress (GO:0034976)	1/196	1.625095e-01	1.906361e-01	0	0	5.968929e+00	1.084566e+01	SEL1L
GO_Biological_Process_2025	Endomembrane System Organization (GO:0010256)	1/196	1.625095e-01	1.906361e-01	0	0	5.968929e+00	1.084566e+01	CLASP1
GO_Biological_Process_2025	Positive Regulation of Protein Metabolic Process (GO:0051247)	1/202	1.670669e-01	1.950446e-01	0	0	5.788996e+00	1.035860e+01	CLU
GO_Biological_Process_2025	Modification-Dependent Protein Catabolic Process (GO:0019941)	1/208	1.716009e-01	1.993839e-01	0	0	5.619494e+00	9.904831e+00	UBE3C
GO_Biological_Process_2025	Regulation of Signal Transduction (GO:0009966)	1/211	1.738591e-01	2.010503e-01	0	0	5.538375e+00	9.689443e+00	CLU
GO_Biological_Process_2025	Protein Polyubiquitination (GO:0000209)	1/228	1.865464e-01	2.147043e-01	0	0	5.119202e+00	8.595526e+00	UBE3C
GO_Biological_Process_2025	Regulation of Autophagy (GO:0010506)	1/230	1.880268e-01	2.153923e-01	0	0	5.073979e+00	8.479484e+00	SNX5
GO_Biological_Process_2025	Positive Regulation of Programmed Cell Death (GO:0043068)	1/248	2.012370e-01	2.294478e-01	0	0	4.699929e+00	7.535264e+00	CLU
GO_Biological_Process_2025	Positive Regulation of Signal Transduction (GO:0009967)	1/256	2.070428e-01	2.349694e-01	0	0	4.550634e+00	7.166475e+00	SNX5
GO_Biological_Process_2025	Lipid Metabolic Process (GO:0006629)	1/259	2.092096e-01	2.363294e-01	0	0	4.497036e+00	7.035246e+00	CLU
GO_Biological_Process_2025	Cellular Component Assembly (GO:0022607)	1/277	2.220939e-01	2.497277e-01	0	0	4.199915e+00	6.319423e+00	TAPBP
GO_Biological_Process_2025	Central Nervous System Development (GO:0007417)	1/288	2.298697e-01	2.572854e-01	0	0	4.036688e+00	5.934910e+00	CLASP1
GO_Biological_Process_2025	Positive Regulation of Cell Differentiation (GO:0045597)	1/297	2.361771e-01	2.627158e-01	0	0	3.912162e+00	5.645928e+00	PA2G4
GO_Biological_Process_2025	Phosphorylation (GO:0016310)	1/298	2.368749e-01	2.627158e-01	0	0	3.898792e+00	5.615130e+00	CLASP1
GO_Biological_Process_2025	Regulation of Intracellular Signal Transduction (GO:1902531)	1/302	2.396601e-01	2.646021e-01	0	0	3.846199e+00	5.494424e+00	REPS1
GO_Biological_Process_2025	Positive Regulation of Apoptotic Process (GO:0043065)	1/313	2.472700e-01	2.717742e-01	0	0	3.708522e+00	5.181823e+00	CLU
GO_Biological_Process_2025	Positive Regulation of Cell Migration (GO:0030335)	1/344	2.683308e-01	2.935996e-01	0	0	3.368033e+00	4.430764e+00	CLASP1
GO_Biological_Process_2025	Regulation of Gene Expression (GO:0010468)	2/1127	2.695469e-01	2.936136e-01	0	0	2.095222e+00	2.746863e+00	CLU;TAPBP
GO_Biological_Process_2025	Intracellular Signaling Cassette (GO:0141124)	1/354	2.750050e-01	2.976253e-01	0	0	3.270955e+00	4.222691e+00	REPS1
GO_Biological_Process_2025	Positive Regulation of Macromolecule Biosynthetic Process (GO:0010557)	1/355	2.756693e-01	2.976253e-01	0	0	3.261549e+00	4.202679e+00	CLU
GO_Biological_Process_2025	Protein Ubiquitination (GO:0016567)	1/369	2.849087e-01	3.062455e-01	0	0	3.135230e+00	3.936553e+00	UBE3C
GO_Biological_Process_2025	Proteasomal Protein Catabolic Process (GO:0010498)	1/372	2.868740e-01	3.063617e-01	0	0	3.109402e+00	3.882748e+00	SEL1L
GO_Biological_Process_2025	Protein Phosphorylation (GO:0006468)	1/373	2.875280e-01	3.063617e-01	0	0	3.100886e+00	3.865052e+00	CLASP1
GO_Biological_Process_2025	DNA Damage Response (GO:0006974)	1/421	3.182612e-01	3.376336e-01	0	0	2.739776e+00	3.136723e+00	CHCHD6
GO_Biological_Process_2025	Positive Regulation of DNA-templated Transcription (GO:0045893)	2/1274	3.196768e-01	3.376673e-01	0	0	1.838640e+00	2.096867e+00	PPRC1;SNX5
GO_Biological_Process_2025	Positive Regulation of Gene Expression (GO:0010628)	1/436	3.276056e-01	3.437198e-01	0	0	2.643272e+00	2.949747e+00	CLU
GO_Biological_Process_2025	Organelle Organization (GO:0006996)	1/437	3.282242e-01	3.437198e-01	0	0	2.637075e+00	2.937855e+00	CLASP1
GO_Biological_Process_2025	Ubiquitin-Dependent Protein Catabolic Process (GO:0006511)	1/455	3.392682e-01	3.537669e-01	0	0	2.530189e+00	2.735044e+00	UBE3C
GO_Biological_Process_2025	Negative Regulation of RNA Biosynthetic Process (GO:1902679)	1/470	3.483404e-01	3.616811e-01	0	0	2.447385e+00	2.580951e+00	PA2G4
GO_Biological_Process_2025	Positive Regulation of Cell Population Proliferation (GO:0008284)	1/484	3.567014e-01	3.687930e-01	0	0	2.374741e+00	2.448017e+00	FLT3LG
GO_Biological_Process_2025	Negative Regulation of Cellular Process (GO:0048523)	1/531	3.840359e-01	3.953787e-01	0	0	2.158935e+00	2.066142e+00	CLU
GO_Biological_Process_2025	Protein Modification Process (GO:0036211)	1/545	3.919636e-01	4.018450e-01	0	0	2.101860e+00	1.968573e+00	CLASP1
GO_Biological_Process_2025	Positive Regulation of RNA Biosynthetic Process (GO:1902680)	1/555	3.975671e-01	4.058844e-01	0	0	2.062858e+00	1.902763e+00	SNX5
GO_Biological_Process_2025	Positive Regulation of Intracellular Signal Transduction (GO:1902533)	1/652	4.494485e-01	4.569393e-01	0	0	1.746724e+00	1.396915e+00	CLU
GO_Biological_Process_2025	Regulation of DNA-templated Transcription (GO:0006355)	2/2139	5.881512e-01	5.954726e-01	0	0	1.043811e+00	5.540250e-01	PA2G4;SNX5
GO_Biological_Process_2025	Positive Regulation of Transcription by RNA Polymerase II (GO:0045944)	1/983	5.964985e-01	6.014282e-01	0	0	1.138133e+00	5.880492e-01	PPRC1
GO_Biological_Process_2025	Negative Regulation of DNA-templated Transcription (GO:0045892)	1/1006	6.051968e-01	6.076873e-01	0	0	1.110740e+00	5.578156e-01	PA2G4
GO_Biological_Process_2025	Regulation of Transcription by RNA Polymerase II (GO:0006357)	1/2250	8.834228e-01	8.834228e-01	0	0	4.638140e-01	5.749040e-02	PPRC1
