## Supplementary material for "Fatty Acid β-oxidation and Ferroptosis Define a Survival-Productivity Trade Off in CHO fed-Batch Bioreactors": GO_Biological_Process_2025.Mouse.enrichr.reports.txt

Gene_set	Term	Overlap	P-value	Adjusted P-value	Old P-value	Old Adjusted P-value	Odds Ratio	Combined Score	Genes
GO_Biological_Process_2025	Negative Regulation of Ferroptosis (GO:0110076)	2/8	1.399109e-06	8.929206e-05	0	0	2.221000e+03	2.993836e+04	NQO1;FTH1
GO_Biological_Process_2025	Regulation of Ferroptosis (GO:0110075)	2/11	2.747448e-06	8.929206e-05	0	0	1.480444e+03	1.895685e+04	NQO1;FTH1
GO_Biological_Process_2025	Extracellular Exosome Biogenesis (GO:0097734)	1/5	1.249473e-03	2.008941e-02	0	0	1.249438e+03	8.352531e+03	PDCD6IP
GO_Biological_Process_2025	Vitamin K Metabolic Process (GO:0042373)	1/8	1.998563e-03	2.008941e-02	0	0	7.138571e+02	4.436855e+03	NQO1
GO_Biological_Process_2025	Removal of Superoxide Radicals (GO:0019430)	1/13	3.246051e-03	2.008941e-02	0	0	4.163125e+02	2.385602e+03	NQO1
GO_Biological_Process_2025	Cellular Response to Superoxide (GO:0071451)	1/14	3.495399e-03	2.008941e-02	0	0	3.842692e+02	2.173545e+03	NQO1
GO_Biological_Process_2025	Positive Regulation of Exosomal Secretion (GO:1903543)	1/14	3.495399e-03	2.008941e-02	0	0	3.842692e+02	2.173545e+03	PDCD6IP
GO_Biological_Process_2025	Negative Regulation of Programmed Cell Death (GO:0043069)	2/382	3.502346e-03	2.008941e-02	0	0	3.441228e+01	1.945781e+02	NQO1;FTH1
GO_Biological_Process_2025	Nitric Oxide Biosynthetic Process (GO:0006809)	1/15	3.744697e-03	2.008941e-02	0	0	3.568036e+02	1.993609e+03	NQO1
GO_Biological_Process_2025	Ubiquinone Metabolic Process (GO:0006743)	1/16	3.993945e-03	2.008941e-02	0	0	3.330000e+02	1.839151e+03	NQO1
GO_Biological_Process_2025	Negative Regulation of Fibroblast Proliferation (GO:0048147)	1/17	4.243144e-03	2.008941e-02	0	0	3.121719e+02	1.705224e+03	FTH1
GO_Biological_Process_2025	Synaptic Transmission, Cholinergic (GO:0007271)	1/18	4.492293e-03	2.008941e-02	0	0	2.937941e+02	1.588072e+03	NQO1
GO_Biological_Process_2025	Regulation of Exosomal Secretion (GO:1903541)	1/18	4.492293e-03	2.008941e-02	0	0	2.937941e+02	1.588072e+03	PDCD6IP
GO_Biological_Process_2025	Iron Ion Transport (GO:0006826)	1/20	4.990441e-03	2.008941e-02	0	0	2.628421e+02	1.393124e+03	FTH1
GO_Biological_Process_2025	Midbody Abscission (GO:0061952)	1/21	5.239440e-03	2.008941e-02	0	0	2.496875e+02	1.311244e+03	PDCD6IP
GO_Biological_Process_2025	Regulation of Mitotic Spindle Assembly (GO:1901673)	1/22	5.488389e-03	2.008941e-02	0	0	2.377857e+02	1.237703e+03	PDCD6IP
GO_Biological_Process_2025	Nitric Oxide Metabolic Process (GO:0046209)	1/22	5.488389e-03	2.008941e-02	0	0	2.377857e+02	1.237703e+03	NQO1
GO_Biological_Process_2025	Mitotic Cytokinetic Process (GO:1902410)	1/24	5.986139e-03	2.008941e-02	0	0	2.170870e+02	1.111118e+03	PDCD6IP
GO_Biological_Process_2025	Regulation of Centrosome Cycle (GO:0046605)	1/25	6.234939e-03	2.008941e-02	0	0	2.080312e+02	1.056297e+03	PDCD6IP
GO_Biological_Process_2025	Fat-Soluble Vitamin Metabolic Process (GO:0006775)	1/26	6.483689e-03	2.008941e-02	0	0	1.997000e+02	1.006182e+03	NQO1
GO_Biological_Process_2025	Multivesicular Body Assembly (GO:0036258)	1/30	7.478193e-03	2.008941e-02	0	0	1.721207e+02	8.426623e+02	PDCD6IP
GO_Biological_Process_2025	Multivesicular Body Organization (GO:0036257)	1/31	7.726694e-03	2.008941e-02	0	0	1.663750e+02	8.090940e+02	PDCD6IP
GO_Biological_Process_2025	Regulation of Spindle Assembly (GO:0090169)	1/31	7.726694e-03	2.008941e-02	0	0	1.663750e+02	8.090940e+02	PDCD6IP
GO_Biological_Process_2025	Transition Metal Ion Transport (GO:0000041)	1/31	7.726694e-03	2.008941e-02	0	0	1.663750e+02	8.090940e+02	FTH1
GO_Biological_Process_2025	Regulation of Centrosome Duplication (GO:0010824)	1/31	7.726694e-03	2.008941e-02	0	0	1.663750e+02	8.090940e+02	PDCD6IP
GO_Biological_Process_2025	Establishment or Maintenance of Epithelial Cell Apical/Basal Polarity (GO:0045197)	1/36	8.968455e-03	2.197188e-02	0	0	1.425714e+02	6.720877e+02	PDCD6IP
GO_Biological_Process_2025	Superoxide Metabolic Process (GO:0006801)	1/37	9.216659e-03	2.197188e-02	0	0	1.386042e+02	6.496021e+02	NQO1
GO_Biological_Process_2025	Positive Regulation of Exocytosis (GO:0045921)	1/38	9.464812e-03	2.197188e-02	0	0	1.348514e+02	6.284308e+02	PDCD6IP
GO_Biological_Process_2025	Regulation of Mitotic Spindle Organization (GO:0060236)	1/41	1.020897e-02	2.288218e-02	0	0	1.247188e+02	5.717716e+02	PDCD6IP
GO_Biological_Process_2025	Regulation of Fibroblast Proliferation (GO:0048145)	1/46	1.144825e-02	2.445946e-02	0	0	1.108333e+02	4.954160e+02	FTH1
GO_Biological_Process_2025	Bicellular Tight Junction Assembly (GO:0070830)	1/47	1.169596e-02	2.445946e-02	0	0	1.084185e+02	4.823009e+02	PDCD6IP
GO_Biological_Process_2025	Negative Regulation of Protein Catabolic Process (GO:0042177)	1/53	1.318115e-02	2.445946e-02	0	0	9.587981e+01	4.150606e+02	NQO1
GO_Biological_Process_2025	Apical Junction Assembly (GO:0043297)	1/54	1.342851e-02	2.445946e-02	0	0	9.406604e+01	4.054599e+02	PDCD6IP
GO_Biological_Process_2025	Tight Junction Assembly (GO:0120192)	1/54	1.342851e-02	2.445946e-02	0	0	9.406604e+01	4.054599e+02	PDCD6IP
GO_Biological_Process_2025	Nucleus Organization (GO:0006997)	1/55	1.367582e-02	2.445946e-02	0	0	9.231944e+01	3.962467e+02	PDCD6IP
GO_Biological_Process_2025	Metaphase Chromosome Alignment (GO:0051310)	1/55	1.367582e-02	2.445946e-02	0	0	9.231944e+01	3.962467e+02	PDCD6IP
GO_Biological_Process_2025	Mitotic Metaphase Chromosome Alignment (GO:0007080)	1/56	1.392308e-02	2.445946e-02	0	0	9.063636e+01	3.873986e+02	PDCD6IP
GO_Biological_Process_2025	Mitotic Cytokinesis (GO:0000281)	1/62	1.540560e-02	2.635168e-02	0	0	8.169672e+01	3.409224e+02	PDCD6IP
GO_Biological_Process_2025	Positive Regulation of Organelle Assembly (GO:1902117)	1/65	1.614619e-02	2.691031e-02	0	0	7.785547e+01	3.212372e+02	PDCD6IP
GO_Biological_Process_2025	Proteolysis Involved in Protein Catabolic Process (GO:0051603)	1/80	1.984246e-02	3.224399e-02	0	0	6.302532e+01	2.470549e+02	PDCD6IP
GO_Biological_Process_2025	Cytoskeleton-Dependent Cytokinesis (GO:0061640)	1/84	2.082625e-02	3.299191e-02	0	0	5.997590e+01	2.321992e+02	PDCD6IP
GO_Biological_Process_2025	Regulation of Organelle Assembly (GO:1902115)	1/86	2.131785e-02	3.299191e-02	0	0	5.855882e+01	2.253467e+02	PDCD6IP
GO_Biological_Process_2025	Positive Regulation of Cellular Component Biogenesis (GO:0044089)	1/93	2.303690e-02	3.482322e-02	0	0	5.408424e+01	2.039332e+02	PDCD6IP
GO_Biological_Process_2025	Cellular Response to Chemical Stress (GO:0062197)	1/100	2.475353e-02	3.656771e-02	0	0	5.024242e+01	1.858360e+02	NQO1
GO_Biological_Process_2025	Protein Complex Oligomerization (GO:0051259)	1/116	2.866820e-02	4.047462e-02	0	0	4.321739e+01	1.535067e+02	PDCD6IP
GO_Biological_Process_2025	Negative Regulation of Catabolic Process (GO:0009895)	1/120	2.964490e-02	4.047462e-02	0	0	4.175630e+01	1.469181e+02	NQO1
GO_Biological_Process_2025	Mitotic Sister Chromatid Segregation (GO:0000070)	1/120	2.964490e-02	4.047462e-02	0	0	4.175630e+01	1.469181e+02	PDCD6IP
GO_Biological_Process_2025	Cellular Response to Oxidative Stress (GO:0034599)	1/121	2.988895e-02	4.047462e-02	0	0	4.140625e+01	1.453470e+02	NQO1
GO_Biological_Process_2025	Regulation of Protein Catabolic Process (GO:0042176)	1/129	3.183960e-02	4.223621e-02	0	0	3.880273e+01	1.337547e+02	NQO1
GO_Biological_Process_2025	Protein Homooligomerization (GO:0051260)	1/143	3.524569e-02	4.581940e-02	0	0	3.495246e+01	1.169304e+02	PDCD6IP
GO_Biological_Process_2025	Negative Regulation of Protein Metabolic Process (GO:0051248)	1/146	3.597432e-02	4.584962e-02	0	0	3.422414e+01	1.137935e+02	NQO1
GO_Biological_Process_2025	Macroautophagy (GO:0016236)	1/162	3.985290e-02	4.981613e-02	0	0	3.079814e+01	9.924885e+01	PDCD6IP
GO_Biological_Process_2025	Regulation of Macromolecule Biosynthetic Process (GO:0010556)	1/170	4.178751e-02	5.117207e-02	0	0	2.932840e+01	9.312231e+01	FUBP1
GO_Biological_Process_2025	Membrane Organization (GO:0061024)	1/173	4.251218e-02	5.117207e-02	0	0	2.881250e+01	9.098886e+01	PDCD6IP
GO_Biological_Process_2025	Chemical Synaptic Transmission (GO:0007268)	1/260	6.333774e-02	7.485369e-02	0	0	1.905019e+01	5.256470e+01	NQO1
GO_Biological_Process_2025	Organelle Assembly (GO:0070925)	1/346	8.356621e-02	9.699649e-02	0	0	1.423913e+01	3.534317e+01	PDCD6IP
GO_Biological_Process_2025	Positive Regulation of Macromolecule Biosynthetic Process (GO:0010557)	1/355	8.566277e-02	9.768562e-02	0	0	1.387076e+01	3.408514e+01	FUBP1
GO_Biological_Process_2025	Negative Regulation of Cell Population Proliferation (GO:0008285)	1/379	9.123486e-02	1.022460e-01	0	0	1.297421e+01	3.106438e+01	FTH1
GO_Biological_Process_2025	Positive Regulation of Gene Expression (GO:0010628)	1/436	1.043597e-01	1.133044e-01	0	0	1.124138e+01	2.540452e+01	FUBP1
GO_Biological_Process_2025	Organelle Organization (GO:0006996)	1/437	1.045886e-01	1.133044e-01	0	0	1.121502e+01	2.532039e+01	PDCD6IP
GO_Biological_Process_2025	Negative Regulation of Cellular Process (GO:0048523)	1/531	1.258972e-01	1.341528e-01	0	0	9.181604e+00	1.902694e+01	FTH1
GO_Biological_Process_2025	Regulation of Cell Population Proliferation (GO:0042127)	1/769	1.780396e-01	1.866544e-01	0	0	6.258789e+00	1.080110e+01	FTH1
GO_Biological_Process_2025	Regulation of Gene Expression (GO:0010468)	1/1127	2.517581e-01	2.597504e-01	0	0	4.189387e+00	5.778365e+00	FUBP1
GO_Biological_Process_2025	Regulation of DNA-templated Transcription (GO:0006355)	1/2139	4.319935e-01	4.387434e-01	0	0	2.088050e+00	1.752593e+00	FUBP1
GO_Biological_Process_2025	Regulation of Transcription by RNA Polymerase II (GO:0006357)	1/2250	4.494272e-01	4.494272e-01	0	0	1.972655e+00	1.577692e+00	FUBP1
