## Supplementary material for "Fatty Acid β-oxidation and Ferroptosis Define a Survival-Productivity Trade Off in CHO fed-Batch Bioreactors": GO_Biological_Process_2025.Mouse.enrichr.reports.txt

Gene_set	Term	Overlap	P-value	Adjusted P-value	Old P-value	Old Adjusted P-value	Odds Ratio	Combined Score	Genes
GO_Biological_Process_2025	Negative Regulation of Ferroptosis (GO:0110076)	3/8	7.410503e-08	1.860036e-05	0	0	5.991600e+02	9.836879e+03	NQO1;FTH1;HMOX1
GO_Biological_Process_2025	Regulation of Ferroptosis (GO:0110075)	3/11	2.178578e-07	2.734115e-05	0	0	3.744187e+02	5.743368e+03	NQO1;FTH1;HMOX1
GO_Biological_Process_2025	Protein Heterotetramerization (GO:0051290)	2/13	9.791390e-05	8.192129e-03	0	0	1.728658e+02	1.595797e+03	KRT1;KRT10
GO_Biological_Process_2025	Protein Heterooligomerization (GO:0051291)	2/20	2.373444e-04	1.315967e-02	0	0	1.056032e+02	8.813639e+02	KRT1;KRT10
GO_Biological_Process_2025	Peptide Cross-Linking (GO:0018149)	2/21	2.621448e-04	1.315967e-02	0	0	1.000401e+02	8.249921e+02	KRT1;KRT10
GO_Biological_Process_2025	Regulation of Anatomical Structure Morphogenesis (GO:0022603)	3/127	4.035345e-04	1.688120e-02	0	0	2.401573e+01	1.876889e+02	KRT1;HMOX1;LARP4
GO_Biological_Process_2025	Regulation of Vasculature Development (GO:1901342)	2/35	7.355116e-04	2.637335e-02	0	0	5.755844e+01	4.152809e+02	KRT1;HMOX1
GO_Biological_Process_2025	Intermediate Filament Organization (GO:0045109)	2/72	3.079024e-03	7.164807e-02	0	0	2.708435e+01	1.566327e+02	KRT1;KRT10
GO_Biological_Process_2025	Protein Modification Process (GO:0036211)	4/545	3.198254e-03	7.164807e-02	0	0	7.563382e+00	4.345276e+01	KRT1;KRT10;TSSK4;PHPT1
GO_Biological_Process_2025	Protein Tetramerization (GO:0051262)	2/83	4.068010e-03	7.164807e-02	0	0	2.339330e+01	1.287708e+02	KRT1;KRT10
GO_Biological_Process_2025	tRNA Transport (GO:0051031)	1/5	5.737289e-03	7.164807e-02	0	0	2.269659e+02	1.171319e+03	TOMM20
GO_Biological_Process_2025	Pyrimidine Nucleotide Metabolic Process (GO:0006220)	1/5	5.737289e-03	7.164807e-02	0	0	2.269659e+02	1.171319e+03	DCK
GO_Biological_Process_2025	Inflammatory Response to Wounding (GO:0090594)	1/5	5.737289e-03	7.164807e-02	0	0	2.269659e+02	1.171319e+03	HMOX1
GO_Biological_Process_2025	Negative Regulation of Leukocyte Migration (GO:0002686)	1/6	6.880968e-03	7.164807e-02	0	0	1.815636e+02	9.040046e+02	HMOX1
GO_Biological_Process_2025	Cellular Response to Caffeine (GO:0071313)	1/6	6.880968e-03	7.164807e-02	0	0	1.815636e+02	9.040046e+02	CASQ2
GO_Biological_Process_2025	Response to Caffeine (GO:0031000)	1/6	6.880968e-03	7.164807e-02	0	0	1.815636e+02	9.040046e+02	CASQ2
GO_Biological_Process_2025	IMP Biosynthetic Process (GO:0006188)	1/7	8.023390e-03	7.164807e-02	0	0	1.512955e+02	7.300602e+02	AMPD3
GO_Biological_Process_2025	Proton-Transporting ATP Synthase Complex Assembly (GO:0043461)	1/7	8.023390e-03	7.164807e-02	0	0	1.512955e+02	7.300602e+02	TMEM242
GO_Biological_Process_2025	Mitochondrial Proton-Transporting ATP Synthase Complex Assembly (GO:0033615)	1/7	8.023390e-03	7.164807e-02	0	0	1.512955e+02	7.300602e+02	TMEM242
GO_Biological_Process_2025	Negative Regulation of Cell Population Proliferation (GO:0008285)	3/379	9.024029e-03	7.164807e-02	0	0	7.819548e+00	3.681337e+01	FTH1;HMOX1;PPP2R5C
GO_Biological_Process_2025	Regulation of Epidermis Development (GO:0045682)	1/8	9.164555e-03	7.164807e-02	0	0	1.296753e+02	6.084900e+02	KRT10
GO_Biological_Process_2025	Vitamin K Metabolic Process (GO:0042373)	1/8	9.164555e-03	7.164807e-02	0	0	1.296753e+02	6.084900e+02	NQO1
GO_Biological_Process_2025	Cellular Response to Purine-Containing Compound (GO:0071415)	1/8	9.164555e-03	7.164807e-02	0	0	1.296753e+02	6.084900e+02	CASQ2
GO_Biological_Process_2025	Negative Regulation of Ryanodine-Sensitive Calcium-Release Channel Activity (GO:0060315)	1/8	9.164555e-03	7.164807e-02	0	0	1.296753e+02	6.084900e+02	CASQ2
GO_Biological_Process_2025	Complement Activation, Lectin Pathway (GO:0001867)	1/8	9.164555e-03	7.164807e-02	0	0	1.296753e+02	6.084900e+02	KRT1
GO_Biological_Process_2025	+ Reg of Blood Vessel Endothelial Cell Proliferation Inv in Sprouting Angiogenesis (GO:1903589)	1/8	9.164555e-03	7.164807e-02	0	0	1.296753e+02	6.084900e+02	HMOX1
GO_Biological_Process_2025	Negative Regulation of Programmed Cell Death (GO:0043069)	3/382	9.219921e-03	7.164807e-02	0	0	7.756464e+00	3.634981e+01	NQO1;FTH1;HMOX1
GO_Biological_Process_2025	IMP Metabolic Process (GO:0046040)	1/9	1.030446e-02	7.164807e-02	0	0	1.134602e+02	5.191007e+02	AMPD3
GO_Biological_Process_2025	Negative Regulation of Potassium Ion Transmembrane Transporter Activity (GO:1901017)	1/9	1.030446e-02	7.164807e-02	0	0	1.134602e+02	5.191007e+02	CASQ2
GO_Biological_Process_2025	Negative Regulation of Release of Sequestered Calcium Ion Into Cytosol (GO:0051280)	1/9	1.030446e-02	7.164807e-02	0	0	1.134602e+02	5.191007e+02	CASQ2
GO_Biological_Process_2025	Positive Regulation of Epidermis Development (GO:0045684)	1/9	1.030446e-02	7.164807e-02	0	0	1.134602e+02	5.191007e+02	KRT10
GO_Biological_Process_2025	Pigment Catabolic Process (GO:0046149)	1/10	1.144312e-02	7.164807e-02	0	0	1.008485e+02	4.508297e+02	HMOX1
GO_Biological_Process_2025	Positive Regulation of CREB Transcription Factor Activity (GO:0032793)	1/10	1.144312e-02	7.164807e-02	0	0	1.008485e+02	4.508297e+02	TSSK4
GO_Biological_Process_2025	Regulation of DNA-templated Transcription Initiation (GO:2000142)	1/10	1.144312e-02	7.164807e-02	0	0	1.008485e+02	4.508297e+02	THRA
GO_Biological_Process_2025	Heme Catabolic Process (GO:0042167)	1/10	1.144312e-02	7.164807e-02	0	0	1.008485e+02	4.508297e+02	HMOX1
GO_Biological_Process_2025	AMP Metabolic Process (GO:0046033)	1/11	1.258052e-02	7.164807e-02	0	0	9.075909e+01	3.971260e+02	AMPD3
GO_Biological_Process_2025	Purine Ribonucleoside Monophosphate Biosynthetic Process (GO:0009168)	1/11	1.258052e-02	7.164807e-02	0	0	9.075909e+01	3.971260e+02	AMPD3
GO_Biological_Process_2025	Negative Regulation of Potassium Ion Transmembrane Transport (GO:1901380)	1/11	1.258052e-02	7.164807e-02	0	0	9.075909e+01	3.971260e+02	CASQ2
GO_Biological_Process_2025	Negative Regulation of Potassium Ion Transport (GO:0043267)	1/11	1.258052e-02	7.164807e-02	0	0	9.075909e+01	3.971260e+02	CASQ2
GO_Biological_Process_2025	Fibrinolysis (GO:0042730)	1/12	1.371667e-02	7.164807e-02	0	0	8.250413e+01	3.538720e+02	KRT1
GO_Biological_Process_2025	Purine Ribonucleoside Monophosphate Metabolic Process (GO:0009167)	1/12	1.371667e-02	7.164807e-02	0	0	8.250413e+01	3.538720e+02	AMPD3
GO_Biological_Process_2025	Porphyrin-Containing Compound Catabolic Process (GO:0006787)	1/12	1.371667e-02	7.164807e-02	0	0	8.250413e+01	3.538720e+02	HMOX1
GO_Biological_Process_2025	Detection of Calcium Ion (GO:0005513)	1/12	1.371667e-02	7.164807e-02	0	0	8.250413e+01	3.538720e+02	CASQ2
GO_Biological_Process_2025	Nucleotide Metabolic Process (GO:0009117)	1/13	1.485157e-02	7.164807e-02	0	0	7.562500e+01	3.183547e+02	DCK
GO_Biological_Process_2025	Protein Insertion Into Mitochondrial Outer Membrane (GO:0045040)	1/13	1.485157e-02	7.164807e-02	0	0	7.562500e+01	3.183547e+02	TOMM20
GO_Biological_Process_2025	Outer Mitochondrial Membrane Organization (GO:0007008)	1/13	1.485157e-02	7.164807e-02	0	0	7.562500e+01	3.183547e+02	TOMM20
GO_Biological_Process_2025	Removal of Superoxide Radicals (GO:0019430)	1/13	1.485157e-02	7.164807e-02	0	0	7.562500e+01	3.183547e+02	NQO1
GO_Biological_Process_2025	Reg of Calcium Ion Transmembrane Transport via High Voltage-Gated Calcium Channel (GO:1902514)	1/13	1.485157e-02	7.164807e-02	0	0	7.562500e+01	3.183547e+02	SESTD1
GO_Biological_Process_2025	Regulation of Cell Communication by Electrical Coupling (GO:0010649)	1/13	1.485157e-02	7.164807e-02	0	0	7.562500e+01	3.183547e+02	CASQ2
GO_Biological_Process_2025	Meiotic Sister Chromatid Cohesion (GO:0051177)	1/14	1.598523e-02	7.164807e-02	0	0	6.980420e+01	2.887165e+02	PPP2R5C
GO_Biological_Process_2025	Negative Regulation of Lyase Activity (GO:0051350)	1/14	1.598523e-02	7.164807e-02	0	0	6.980420e+01	2.887165e+02	PHPT1
GO_Biological_Process_2025	Regulation of Leukocyte Migration (GO:0002685)	1/14	1.598523e-02	7.164807e-02	0	0	6.980420e+01	2.887165e+02	HMOX1
GO_Biological_Process_2025	Cellular Response to Superoxide (GO:0071451)	1/14	1.598523e-02	7.164807e-02	0	0	6.980420e+01	2.887165e+02	NQO1
GO_Biological_Process_2025	Retinoic Acid Receptor Signaling Pathway (GO:0048384)	1/14	1.598523e-02	7.164807e-02	0	0	6.980420e+01	2.887165e+02	THRA
GO_Biological_Process_2025	Inner Dynein Arm Assembly (GO:0036159)	1/14	1.598523e-02	7.164807e-02	0	0	6.980420e+01	2.887165e+02	DNAH2
GO_Biological_Process_2025	Regulation of Potassium Ion Transmembrane Transporter Activity (GO:1901016)	1/14	1.598523e-02	7.164807e-02	0	0	6.980420e+01	2.887165e+02	CASQ2
GO_Biological_Process_2025	Multicellular Organismal-Level Iron Ion Homeostasis (GO:0060586)	1/15	1.711763e-02	7.259783e-02	0	0	6.481494e+01	2.636442e+02	HMOX1
GO_Biological_Process_2025	Nitric Oxide Biosynthetic Process (GO:0006809)	1/15	1.711763e-02	7.259783e-02	0	0	6.481494e+01	2.636442e+02	NQO1
GO_Biological_Process_2025	Regulation of Ryanodine-Sensitive Calcium-Release Channel Activity (GO:0060314)	1/16	1.824879e-02	7.259783e-02	0	0	6.049091e+01	2.421848e+02	CASQ2
GO_Biological_Process_2025	Cellular Response to Alkaloid (GO:0071312)	1/16	1.824879e-02	7.259783e-02	0	0	6.049091e+01	2.421848e+02	CASQ2
GO_Biological_Process_2025	Ubiquinone Metabolic Process (GO:0006743)	1/16	1.824879e-02	7.259783e-02	0	0	6.049091e+01	2.421848e+02	NQO1
GO_Biological_Process_2025	Negative Regulation of Monoatomic Ion Transport (GO:0043271)	1/16	1.824879e-02	7.259783e-02	0	0	6.049091e+01	2.421848e+02	CASQ2
GO_Biological_Process_2025	Reg of Blood Vessel Endothelial Cell Proliferation Inv in Sprouting Angiogenesis (GO:1903587)	1/16	1.824879e-02	7.259783e-02	0	0	6.049091e+01	2.421848e+02	HMOX1
GO_Biological_Process_2025	Negative Regulation of Fibroblast Proliferation (GO:0048147)	1/17	1.937870e-02	7.259783e-02	0	0	5.670739e+01	2.236302e+02	FTH1
GO_Biological_Process_2025	Negative Regulation of Ion Transmembrane Transporter Activity (GO:0032413)	1/17	1.937870e-02	7.259783e-02	0	0	5.670739e+01	2.236302e+02	CASQ2
GO_Biological_Process_2025	Positive Regulation of Cell Migration Involved in Sprouting Angiogenesis (GO:0090050)	1/17	1.937870e-02	7.259783e-02	0	0	5.670739e+01	2.236302e+02	HMOX1
GO_Biological_Process_2025	Reg of Cardiac Muscle Contraction by Reg of the Release of Sequestered Calcium Ion (GO:0010881)	1/17	1.937870e-02	7.259783e-02	0	0	5.670739e+01	2.236302e+02	CASQ2
GO_Biological_Process_2025	Synaptic Transmission, Cholinergic (GO:0007271)	1/18	2.050737e-02	7.299324e-02	0	0	5.336898e+01	2.074437e+02	NQO1
GO_Biological_Process_2025	Protein Import Into Mitochondrial Matrix (GO:0030150)	1/18	2.050737e-02	7.299324e-02	0	0	5.336898e+01	2.074437e+02	TOMM20
GO_Biological_Process_2025	Nucleoside Phosphate Biosynthetic Process (GO:1901293)	1/19	2.163480e-02	7.299324e-02	0	0	5.040152e+01	1.932118e+02	DCK
GO_Biological_Process_2025	Negative Regulation of Transferase Activity (GO:0051348)	1/19	2.163480e-02	7.299324e-02	0	0	5.040152e+01	1.932118e+02	PHPT1
GO_Biological_Process_2025	Negative Regulation of Calcium Ion Transmembrane Transporter Activity (GO:1901020)	1/19	2.163480e-02	7.299324e-02	0	0	5.040152e+01	1.932118e+02	CASQ2
GO_Biological_Process_2025	Negative Regulation of Cellular Process (GO:0048523)	3/531	2.220878e-02	7.299324e-02	0	0	5.525284e+00	2.103623e+01	SMARCD1;FTH1;PPP2R5C
GO_Biological_Process_2025	Nucleosome Disassembly (GO:0006337)	1/20	2.276098e-02	7.299324e-02	0	0	4.774641e+01	1.806107e+02	SMARCD1
GO_Biological_Process_2025	Cilium Movement Involved in Cell Motility (GO:0060294)	1/20	2.276098e-02	7.299324e-02	0	0	4.774641e+01	1.806107e+02	DNAH2
GO_Biological_Process_2025	Iron Ion Transport (GO:0006826)	1/20	2.276098e-02	7.299324e-02	0	0	4.774641e+01	1.806107e+02	FTH1
GO_Biological_Process_2025	Endothelial Cell Proliferation (GO:0001935)	1/21	2.388593e-02	7.299324e-02	0	0	4.535682e+01	1.693835e+02	HMOX1
GO_Biological_Process_2025	Intrinsic Apoptotic Signaling Pathway in Response to DNA Damage by P53 Class Mediator (GO:0042771)	1/21	2.388593e-02	7.299324e-02	0	0	4.535682e+01	1.693835e+02	PPP2R5C
GO_Biological_Process_2025	Negative Regulation of Calcium Ion Transmembrane Transport (GO:1903170)	1/21	2.388593e-02	7.299324e-02	0	0	4.535682e+01	1.693835e+02	SESTD1
GO_Biological_Process_2025	Negative Regulation of Cation Channel Activity (GO:2001258)	1/21	2.388593e-02	7.299324e-02	0	0	4.535682e+01	1.693835e+02	CASQ2
GO_Biological_Process_2025	Intracellular Monoatomic Cation Homeostasis (GO:0030003)	2/210	2.401718e-02	7.299324e-02	0	0	9.051740e+00	3.375381e+01	CASQ2;HMOX1
GO_Biological_Process_2025	Regulation of Angiogenesis (GO:0045765)	2/211	2.423022e-02	7.299324e-02	0	0	9.007974e+00	3.351106e+01	KRT1;HMOX1
GO_Biological_Process_2025	protein-DNA Complex Disassembly (GO:0032986)	1/22	2.500964e-02	7.299324e-02	0	0	4.319481e+01	1.593238e+02	SMARCD1
GO_Biological_Process_2025	Negative Regulation of T Cell Receptor Signaling Pathway (GO:0050860)	1/22	2.500964e-02	7.299324e-02	0	0	4.319481e+01	1.593238e+02	PHPT1
GO_Biological_Process_2025	Regulation of Cardiac Muscle Contraction by Calcium Ion Signaling (GO:0010882)	1/22	2.500964e-02	7.299324e-02	0	0	4.319481e+01	1.593238e+02	CASQ2
GO_Biological_Process_2025	Nitric Oxide Metabolic Process (GO:0046209)	1/22	2.500964e-02	7.299324e-02	0	0	4.319481e+01	1.593238e+02	NQO1
GO_Biological_Process_2025	Regulation of Release of Sequestered Calcium Ion Into Cytosol by Sarcoplasmic Reticulum (GO:0010880)	1/24	2.725334e-02	7.773396e-02	0	0	3.943478e+01	1.420669e+02	CASQ2
GO_Biological_Process_2025	Negative Regulation of Extrinsic Apoptotic Signaling Pathway via Death Domain Receptors (GO:1902042)	1/24	2.725334e-02	7.773396e-02	0	0	3.943478e+01	1.420669e+02	HMOX1
GO_Biological_Process_2025	Negative Regulation of Catalytic Activity (GO:0043086)	1/25	2.837334e-02	8.001919e-02	0	0	3.778977e+01	1.346187e+02	PHPT1
GO_Biological_Process_2025	Fat-Soluble Vitamin Metabolic Process (GO:0006775)	1/26	2.949210e-02	8.134635e-02	0	0	3.627636e+01	1.278246e+02	NQO1
GO_Biological_Process_2025	Regulation of Nucleotide-Excision Repair (GO:2000819)	1/26	2.949210e-02	8.134635e-02	0	0	3.627636e+01	1.278246e+02	SMARCD1
GO_Biological_Process_2025	Cilium-Dependent Cell Motility (GO:0060285)	1/27	3.060964e-02	8.351107e-02	0	0	3.487937e+01	1.216048e+02	DNAH2
GO_Biological_Process_2025	Establishment of Protein Localization to Mitochondrial Membrane (GO:0090151)	1/28	3.172594e-02	8.408236e-02	0	0	3.358586e+01	1.158921e+02	TOMM20
GO_Biological_Process_2025	Positive Regulation of Developmental Process (GO:0051094)	2/245	3.192967e-02	8.408236e-02	0	0	7.734274e+00	2.663854e+01	SMARCD1;KRT10
GO_Biological_Process_2025	Negative Regulation of Cytokine Production Involved in Inflammatory Response (GO:1900016)	1/30	3.395486e-02	8.408236e-02	0	0	3.126646e+01	1.057658e+02	HMOX1
GO_Biological_Process_2025	Negative Regulation of Antigen Receptor-Mediated Signaling Pathway (GO:0050858)	1/30	3.395486e-02	8.408236e-02	0	0	3.126646e+01	1.057658e+02	PHPT1
GO_Biological_Process_2025	Lamellipodium Organization (GO:0097581)	1/30	3.395486e-02	8.408236e-02	0	0	3.126646e+01	1.057658e+02	PHPT1
GO_Biological_Process_2025	Regulation of Cell Morphogenesis (GO:0022604)	1/30	3.395486e-02	8.408236e-02	0	0	3.126646e+01	1.057658e+02	LARP4
GO_Biological_Process_2025	Nucleoside Phosphate Metabolic Process (GO:0006753)	1/31	3.506747e-02	8.408236e-02	0	0	3.022273e+01	1.012607e+02	DCK
GO_Biological_Process_2025	Transition Metal Ion Transport (GO:0000041)	1/31	3.506747e-02	8.408236e-02	0	0	3.022273e+01	1.012607e+02	FTH1
GO_Biological_Process_2025	Negative Regulation of Blood Coagulation (GO:0030195)	1/31	3.506747e-02	8.408236e-02	0	0	3.022273e+01	1.012607e+02	KRT1
GO_Biological_Process_2025	DNA Damage Response, Signal Transduction by P53 Class Mediator (GO:0030330)	1/32	3.617887e-02	8.408236e-02	0	0	2.924633e+01	9.707678e+01	PPP2R5C
GO_Biological_Process_2025	Positive Regulation of Locomotion (GO:0040017)	1/32	3.617887e-02	8.408236e-02	0	0	2.924633e+01	9.707678e+01	PHPT1
GO_Biological_Process_2025	Regulation of Extrinsic Apoptotic Signaling Pathway via Death Domain Receptors (GO:1902041)	1/32	3.617887e-02	8.408236e-02	0	0	2.924633e+01	9.707678e+01	HMOX1
GO_Biological_Process_2025	Protein Transmembrane Import Into Intracellular Organelle (GO:0044743)	1/32	3.617887e-02	8.408236e-02	0	0	2.924633e+01	9.707678e+01	TOMM20
GO_Biological_Process_2025	Regulation of Metaphase/Anaphase Transition of Cell Cycle (GO:1902099)	1/32	3.617887e-02	8.408236e-02	0	0	2.924633e+01	9.707678e+01	SMARCD1
GO_Biological_Process_2025	Regulation of Cell Migration Involved in Sprouting Angiogenesis (GO:0090049)	1/32	3.617887e-02	8.408236e-02	0	0	2.924633e+01	9.707678e+01	HMOX1
GO_Biological_Process_2025	Nuclear Receptor-Mediated Signaling Pathway (GO:0141193)	1/32	3.617887e-02	8.408236e-02	0	0	2.924633e+01	9.707678e+01	THRA
GO_Biological_Process_2025	Regulation of G0 to G1 Transition (GO:0070316)	1/33	3.728903e-02	8.508679e-02	0	0	2.833097e+01	9.318213e+01	SMARCD1
GO_Biological_Process_2025	Heme Metabolic Process (GO:0042168)	1/33	3.728903e-02	8.508679e-02	0	0	2.833097e+01	9.318213e+01	HMOX1
GO_Biological_Process_2025	Organophosphate Biosynthetic Process (GO:0090407)	1/34	3.839798e-02	8.605261e-02	0	0	2.747107e+01	8.954885e+01	DCK
GO_Biological_Process_2025	Cardiac Muscle Contraction (GO:0060048)	1/34	3.839798e-02	8.605261e-02	0	0	2.747107e+01	8.954885e+01	CASQ2
GO_Biological_Process_2025	tRNA Methylation (GO:0030488)	1/36	4.061220e-02	8.864054e-02	0	0	2.589870e+01	8.297133e+01	THUMPD3
GO_Biological_Process_2025	Cellular Response to Heat (GO:0034605)	1/36	4.061220e-02	8.864054e-02	0	0	2.589870e+01	8.297133e+01	HMOX1
GO_Biological_Process_2025	Negative Regulation of Smooth Muscle Cell Proliferation (GO:0048662)	1/36	4.061220e-02	8.864054e-02	0	0	2.589870e+01	8.297133e+01	HMOX1
GO_Biological_Process_2025	Intrinsic Apoptotic Signaling Pathway by P53 Class Mediator (GO:0072332)	1/37	4.171748e-02	8.873804e-02	0	0	2.517803e+01	7.998645e+01	PPP2R5C
GO_Biological_Process_2025	Axonemal Dynein Complex Assembly (GO:0070286)	1/37	4.171748e-02	8.873804e-02	0	0	2.517803e+01	7.998645e+01	DNAH2
GO_Biological_Process_2025	Superoxide Metabolic Process (GO:0006801)	1/37	4.171748e-02	8.873804e-02	0	0	2.517803e+01	7.998645e+01	NQO1
GO_Biological_Process_2025	mRNA Transcription by RNA Polymerase II (GO:0042789)	1/38	4.282155e-02	8.956840e-02	0	0	2.449631e+01	7.718088e+01	THRA
GO_Biological_Process_2025	Regulation of Potassium Ion Transport (GO:0043266)	1/38	4.282155e-02	8.956840e-02	0	0	2.449631e+01	7.718088e+01	CASQ2
GO_Biological_Process_2025	Positive Regulation of Lymphocyte Differentiation (GO:0045621)	1/39	4.392440e-02	9.111589e-02	0	0	2.385048e+01	7.453955e+01	SMARCD1
GO_Biological_Process_2025	Regulation of T Cell Receptor Signaling Pathway (GO:0050856)	1/40	4.502603e-02	9.188238e-02	0	0	2.323776e+01	7.204902e+01	PHPT1
GO_Biological_Process_2025	Positive Regulation of Stem Cell Population Maintenance (GO:1902459)	1/40	4.502603e-02	9.188238e-02	0	0	2.323776e+01	7.204902e+01	SMARCD1
GO_Biological_Process_2025	Positive Regulation of Myoblast Differentiation (GO:0045663)	1/41	4.612645e-02	9.188814e-02	0	0	2.265568e+01	6.969723e+01	SMARCD1
GO_Biological_Process_2025	Heart Contraction (GO:0060047)	1/41	4.612645e-02	9.188814e-02	0	0	2.265568e+01	6.969723e+01	CASQ2
GO_Biological_Process_2025	Response to Hydrogen Peroxide (GO:0042542)	1/42	4.722565e-02	9.188814e-02	0	0	2.210200e+01	6.747337e+01	HMOX1
GO_Biological_Process_2025	Keratinocyte Differentiation (GO:0030216)	1/42	4.722565e-02	9.188814e-02	0	0	2.210200e+01	6.747337e+01	KRT10
GO_Biological_Process_2025	Positive Regulation of Gene Expression, Epigenetic (GO:0141137)	1/43	4.832364e-02	9.188814e-02	0	0	2.157468e+01	6.536769e+01	SMARCD1
GO_Biological_Process_2025	mRNA Transcription (GO:0009299)	1/43	4.832364e-02	9.188814e-02	0	0	2.157468e+01	6.536769e+01	THRA
GO_Biological_Process_2025	Mitochondrial Transport (GO:0006839)	1/43	4.832364e-02	9.188814e-02	0	0	2.157468e+01	6.536769e+01	TOMM20
GO_Biological_Process_2025	Import Into the Mitochondrion (GO:0170036)	1/43	4.832364e-02	9.188814e-02	0	0	2.157468e+01	6.536769e+01	TOMM20
GO_Biological_Process_2025	Regulation of Chemokine Production (GO:0032642)	1/43	4.832364e-02	9.188814e-02	0	0	2.157468e+01	6.536769e+01	HMOX1
GO_Biological_Process_2025	Establishment of Protein Localization to Mitochondrion (GO:0072655)	1/45	5.051600e-02	9.462326e-02	0	0	2.059194e+01	6.147653e+01	TOMM20
GO_Biological_Process_2025	Purine Ribonucleotide Biosynthetic Process (GO:0009152)	1/45	5.051600e-02	9.462326e-02	0	0	2.059194e+01	6.147653e+01	AMPD3
GO_Biological_Process_2025	Regulation of Fibroblast Proliferation (GO:0048145)	1/46	5.161037e-02	9.595705e-02	0	0	2.013333e+01	5.967586e+01	FTH1
GO_Biological_Process_2025	Regulation of T Cell Differentiation (GO:0045580)	1/47	5.270353e-02	9.726901e-02	0	0	1.969466e+01	5.796283e+01	SMARCD1
GO_Biological_Process_2025	Positive Regulation of Smooth Muscle Cell Proliferation (GO:0048661)	1/49	5.488623e-02	1.004631e-01	0	0	1.887216e+01	5.477630e+01	HMOX1
GO_Biological_Process_2025	RNA Methylation (GO:0001510)	1/50	5.597578e-02	1.004631e-01	0	0	1.848609e+01	5.329236e+01	THUMPD3
GO_Biological_Process_2025	Positive Regulation of Blood Vessel Endothelial Cell Migration (GO:0043536)	1/50	5.597578e-02	1.004631e-01	0	0	1.848609e+01	5.329236e+01	HMOX1
GO_Biological_Process_2025	Regulation of Cell Population Proliferation (GO:0042127)	3/769	5.662216e-02	1.004631e-01	0	0	3.761945e+00	1.080188e+01	SMARCD1;FTH1;PPP2R5C
GO_Biological_Process_2025	Transcription Initiation-Coupled Chromatin Remodeling (GO:0045815)	1/51	5.706413e-02	1.004631e-01	0	0	1.811545e+01	5.187505e+01	SMARCD1
GO_Biological_Process_2025	Regulation of Mitotic Metaphase/Anaphase Transition (GO:0030071)	1/51	5.706413e-02	1.004631e-01	0	0	1.811545e+01	5.187505e+01	SMARCD1
GO_Biological_Process_2025	Supramolecular Fiber Organization (GO:0097435)	2/339	5.736027e-02	1.004631e-01	0	0	5.550374e+00	1.586521e+01	KRT1;KRT10
GO_Biological_Process_2025	Signal Transduction by P53 Class Mediator (GO:0072331)	1/52	5.815127e-02	1.004631e-01	0	0	1.775936e+01	5.052018e+01	PPP2R5C
GO_Biological_Process_2025	Intrinsic Apoptotic Signaling Pathway in Response to DNA Damage (GO:0008630)	1/52	5.815127e-02	1.004631e-01	0	0	1.775936e+01	5.052018e+01	PPP2R5C
GO_Biological_Process_2025	Regulation of Release of Sequestered Calcium Ion Into Cytosol (GO:0051279)	1/53	5.923722e-02	1.004631e-01	0	0	1.741696e+01	4.922390e+01	CASQ2
GO_Biological_Process_2025	Negative Regulation of Immune System Process (GO:0002683)	1/53	5.923722e-02	1.004631e-01	0	0	1.741696e+01	4.922390e+01	HMOX1
GO_Biological_Process_2025	Negative Regulation of Protein Catabolic Process (GO:0042177)	1/53	5.923722e-02	1.004631e-01	0	0	1.741696e+01	4.922390e+01	NQO1
GO_Biological_Process_2025	Regulation of Smooth Muscle Cell Proliferation (GO:0048660)	1/54	6.032197e-02	1.009388e-01	0	0	1.708748e+01	4.798265e+01	HMOX1
GO_Biological_Process_2025	Positive Regulation of Chemokine Production (GO:0032722)	1/54	6.032197e-02	1.009388e-01	0	0	1.708748e+01	4.798265e+01	HMOX1
GO_Biological_Process_2025	Regulation of Cytokine Production Involved in Inflammatory Response (GO:1900015)	1/55	6.140552e-02	1.013999e-01	0	0	1.677020e+01	4.679315e+01	HMOX1
GO_Biological_Process_2025	Striated Muscle Contraction (GO:0006941)	1/55	6.140552e-02	1.013999e-01	0	0	1.677020e+01	4.679315e+01	CASQ2
GO_Biological_Process_2025	Epidermal Cell Differentiation (GO:0009913)	1/56	6.248788e-02	1.018471e-01	0	0	1.646446e+01	4.565238e+01	KRT10
GO_Biological_Process_2025	Regulation of Stem Cell Population Maintenance (GO:2000036)	1/56	6.248788e-02	1.018471e-01	0	0	1.646446e+01	4.565238e+01	SMARCD1
GO_Biological_Process_2025	Purine Ribonucleotide Metabolic Process (GO:0009150)	1/58	6.464902e-02	1.033561e-01	0	0	1.588517e+01	4.350602e+01	AMPD3
GO_Biological_Process_2025	Regulation of Myoblast Differentiation (GO:0045661)	1/58	6.464902e-02	1.033561e-01	0	0	1.588517e+01	4.350602e+01	SMARCD1
GO_Biological_Process_2025	Intracellular Iron Ion Homeostasis (GO:0006879)	1/58	6.464902e-02	1.033561e-01	0	0	1.588517e+01	4.350602e+01	HMOX1
GO_Biological_Process_2025	Protein Polymerization (GO:0051258)	1/59	6.572780e-02	1.035071e-01	0	0	1.561050e+01	4.249543e+01	CASQ2
GO_Biological_Process_2025	Negative Regulation of Protein-Containing Complex Assembly (GO:0031333)	1/59	6.572780e-02	1.035071e-01	0	0	1.561050e+01	4.249543e+01	THRA
GO_Biological_Process_2025	Protein Targeting to Mitochondrion (GO:0006626)	1/60	6.680538e-02	1.035071e-01	0	0	1.534515e+01	4.152353e+01	TOMM20
GO_Biological_Process_2025	Response to Reactive Oxygen Species (GO:0000302)	1/60	6.680538e-02	1.035071e-01	0	0	1.534515e+01	4.152353e+01	HMOX1
GO_Biological_Process_2025	Post-Transcriptional Regulation of Gene Expression (GO:0010608)	1/60	6.680538e-02	1.035071e-01	0	0	1.534515e+01	4.152353e+01	LARP4
GO_Biological_Process_2025	Cilium Movement (GO:0003341)	1/63	7.003103e-02	1.078392e-01	0	0	1.460044e+01	3.881990e+01	DNAH2
GO_Biological_Process_2025	Positive Regulation of T Cell Differentiation (GO:0045582)	1/64	7.110387e-02	1.088236e-01	0	0	1.436797e+01	3.798335e+01	SMARCD1
GO_Biological_Process_2025	Regulation of Cell Communication (GO:0010646)	1/68	7.538341e-02	1.146742e-01	0	0	1.350746e+01	3.491906e+01	CASQ2
GO_Biological_Process_2025	Skin Development (GO:0043588)	1/69	7.645034e-02	1.155966e-01	0	0	1.330816e+01	3.421678e+01	KRT10
GO_Biological_Process_2025	Positive Regulation of Endothelial Cell Proliferation (GO:0001938)	1/70	7.751610e-02	1.165062e-01	0	0	1.311462e+01	3.353763e+01	HMOX1
GO_Biological_Process_2025	tRNA Modification (GO:0006400)	1/71	7.858068e-02	1.172575e-01	0	0	1.292662e+01	3.288054e+01	THUMPD3
GO_Biological_Process_2025	Positive Regulation of Multicellular Organismal Process (GO:0051240)	2/407	7.895026e-02	1.172575e-01	0	0	4.602469e+00	1.168538e+01	SMARCD1;THRA
GO_Biological_Process_2025	Negative Regulation of Extrinsic Apoptotic Signaling Pathway (GO:2001237)	1/72	7.964408e-02	1.175921e-01	0	0	1.274392e+01	3.224450e+01	HMOX1
GO_Biological_Process_2025	Nucleosome Organization (GO:0034728)	1/77	8.494353e-02	1.246832e-01	0	0	1.190251e+01	2.934884e+01	SMARCD1
GO_Biological_Process_2025	Regulation of Cell Cycle G1/S Phase Transition (GO:1902806)	1/79	8.705512e-02	1.270397e-01	0	0	1.159615e+01	2.830869e+01	SMARCD1
GO_Biological_Process_2025	Signal Transduction in Response to DNA Damage (GO:0042770)	1/80	8.810917e-02	1.278347e-01	0	0	1.144879e+01	2.781116e+01	PPP2R5C
GO_Biological_Process_2025	Wound Healing (GO:0042060)	1/81	8.916205e-02	1.286188e-01	0	0	1.130511e+01	2.732785e+01	HMOX1
GO_Biological_Process_2025	Monoatomic Cation Homeostasis (GO:0055080)	1/84	9.231373e-02	1.324043e-01	0	0	1.089485e+01	2.595766e+01	HMOX1
GO_Biological_Process_2025	Epidermis Development (GO:0008544)	1/86	9.440906e-02	1.346402e-01	0	0	1.063743e+01	2.510560e+01	KRT10
GO_Biological_Process_2025	Regulation of Mitotic Cell Cycle Phase Transition (GO:1901990)	1/88	9.649975e-02	1.368443e-01	0	0	1.039185e+01	2.429838e+01	SMARCD1
GO_Biological_Process_2025	Protein Dephosphorylation (GO:0006470)	1/90	9.858583e-02	1.382405e-01	0	0	1.015730e+01	2.353272e+01	PHPT1
GO_Biological_Process_2025	Mitochondrial Respiratory Chain Complex Assembly (GO:0033108)	1/90	9.858583e-02	1.382405e-01	0	0	1.015730e+01	2.353272e+01	TMEM242
GO_Biological_Process_2025	Regulation of Double-Strand Break Repair (GO:2000779)	1/91	9.962714e-02	1.389245e-01	0	0	1.004394e+01	2.316455e+01	SMARCD1
GO_Biological_Process_2025	Positive Regulation of DNA Repair (GO:0045739)	1/93	1.017063e-01	1.410402e-01	0	0	9.824605e+00	2.245576e+01	SMARCD1
GO_Biological_Process_2025	Positive Regulation of Double-Strand Break Repair (GO:2000781)	1/94	1.027442e-01	1.416966e-01	0	0	9.718475e+00	2.211452e+01	SMARCD1
GO_Biological_Process_2025	Response to Calcium Ion (GO:0051592)	1/95	1.037809e-01	1.423443e-01	0	0	9.614603e+00	2.178163e+01	CASQ2
GO_Biological_Process_2025	Muscle Contraction (GO:0006936)	1/97	1.058509e-01	1.437761e-01	0	0	9.413352e+00	2.113979e+01	CASQ2
GO_Biological_Process_2025	Positive Regulation of Cell Population Proliferation (GO:0008284)	2/484	1.059704e-01	1.437761e-01	0	0	3.852006e+00	8.646193e+00	SMARCD1;HMOX1
GO_Biological_Process_2025	Positive Regulation of Cold-Induced Thermogenesis (GO:0120162)	1/99	1.079163e-01	1.456290e-01	0	0	9.220315e+00	2.052810e+01	THRA
GO_Biological_Process_2025	Cellular Response to Chemical Stress (GO:0062197)	1/100	1.089473e-01	1.462341e-01	0	0	9.126722e+00	2.023295e+01	NQO1
GO_Biological_Process_2025	Calcium Ion Homeostasis (GO:0055074)	1/105	1.140852e-01	1.523159e-01	0	0	8.685752e+00	1.885511e+01	CASQ2
GO_Biological_Process_2025	Dephosphorylation (GO:0016311)	1/107	1.161324e-01	1.542288e-01	0	0	8.521012e+00	1.834594e+01	PHPT1
GO_Biological_Process_2025	Positive Regulation of Translation (GO:0045727)	1/108	1.171544e-01	1.547671e-01	0	0	8.440952e+00	1.809962e+01	LARP4
GO_Biological_Process_2025	Positive Regulation of Vasculature Development (GO:1904018)	1/109	1.181751e-01	1.552982e-01	0	0	8.362374e+00	1.785858e+01	HMOX1
GO_Biological_Process_2025	Negative Regulation of Developmental Process (GO:0051093)	1/111	1.202133e-01	1.555337e-01	0	0	8.209504e+00	1.739173e+01	SMARCD1
GO_Biological_Process_2025	Regulation of G1/S Transition of Mitotic Cell Cycle (GO:2000045)	1/111	1.202133e-01	1.555337e-01	0	0	8.209504e+00	1.739173e+01	SMARCD1
GO_Biological_Process_2025	Positive Regulation of T Cell Activation (GO:0050870)	1/111	1.202133e-01	1.555337e-01	0	0	8.209504e+00	1.739173e+01	SMARCD1
GO_Biological_Process_2025	Cytoskeleton Organization (GO:0007010)	1/117	1.263009e-01	1.625719e-01	0	0	7.782524e+00	1.610273e+01	LARP4
GO_Biological_Process_2025	Negative Regulation of Catabolic Process (GO:0009895)	1/120	1.293295e-01	1.656209e-01	0	0	7.585180e+00	1.551466e+01	NQO1
GO_Biological_Process_2025	Cellular Response to Oxidative Stress (GO:0034599)	1/121	1.303368e-01	1.660636e-01	0	0	7.521591e+00	1.532624e+01	NQO1
GO_Biological_Process_2025	Transcription Initiation at RNA Polymerase II Promoter (GO:0006367)	1/123	1.323481e-01	1.677746e-01	0	0	7.397541e+00	1.496019e+01	SMARCD1
GO_Biological_Process_2025	Positive Regulation of Angiogenesis (GO:0045766)	1/126	1.353567e-01	1.698726e-01	0	0	7.218909e+00	1.443668e+01	HMOX1
GO_Biological_Process_2025	Regulation of Cell Motility (GO:2000145)	1/126	1.353567e-01	1.698726e-01	0	0	7.218909e+00	1.443668e+01	PHPT1
GO_Biological_Process_2025	Regulation of Protein Catabolic Process (GO:0042176)	1/129	1.383553e-01	1.727720e-01	0	0	7.048651e+00	1.394174e+01	NQO1
GO_Biological_Process_2025	Regulation of DNA Repair (GO:0006282)	1/130	1.393526e-01	1.731560e-01	0	0	6.993658e+00	1.378274e+01	SMARCD1
GO_Biological_Process_2025	Epithelial Cell Differentiation (GO:0030855)	1/132	1.413439e-01	1.747652e-01	0	0	6.886190e+00	1.347324e+01	KRT10
GO_Biological_Process_2025	Protein Targeting (GO:0006605)	1/136	1.453134e-01	1.787925e-01	0	0	6.680808e+00	1.288636e+01	TOMM20
GO_Biological_Process_2025	Intracellular Calcium Ion Homeostasis (GO:0006874)	1/140	1.492653e-01	1.827590e-01	0	0	6.487247e+00	1.233894e+01	CASQ2
GO_Biological_Process_2025	Plasma Membrane Bounded Cell Projection Organization (GO:0120036)	1/141	1.502505e-01	1.830723e-01	0	0	6.440584e+00	1.220781e+01	PHPT1
GO_Biological_Process_2025	Negative Regulation of Protein Metabolic Process (GO:0051248)	1/146	1.551604e-01	1.872368e-01	0	0	6.216928e+00	1.158398e+01	NQO1
GO_Biological_Process_2025	Regulation of Cell Cycle Process (GO:0010564)	1/146	1.551604e-01	1.872368e-01	0	0	6.216928e+00	1.158398e+01	SMARCD1
GO_Biological_Process_2025	Positive Regulation of Metabolic Process (GO:0009893)	1/147	1.561391e-01	1.875163e-01	0	0	6.174035e+00	1.146523e+01	THRA
GO_Biological_Process_2025	Regulation of Cold-Induced Thermogenesis (GO:0120161)	1/148	1.571167e-01	1.877919e-01	0	0	6.131725e+00	1.134839e+01	THRA
GO_Biological_Process_2025	Positive Regulation of Cellular Process (GO:0048522)	2/622	1.594490e-01	1.896763e-01	0	0	2.973425e+00	5.459302e+00	SMARCD1;PHPT1
GO_Biological_Process_2025	Epithelium Development (GO:0060429)	1/159	1.677993e-01	1.986681e-01	0	0	5.701669e+00	1.017740e+01	KRT10
GO_Biological_Process_2025	Positive Regulation of Intracellular Signal Transduction (GO:1902533)	2/652	1.717041e-01	2.023367e-01	0	0	2.831795e+00	4.989574e+00	THRA;HMOX1
GO_Biological_Process_2025	Positive Regulation of DNA-binding Transcription Factor Activity (GO:0051091)	1/174	1.821580e-01	2.136526e-01	0	0	5.203363e+00	8.860707e+00	TSSK4
GO_Biological_Process_2025	Negative Regulation of Cell Migration (GO:0030336)	1/184	1.915985e-01	2.236801e-01	0	0	4.916542e+00	8.123866e+00	HMOX1
GO_Biological_Process_2025	Negative Regulation of Cytokine Production (GO:0001818)	1/191	1.981447e-01	2.302515e-01	0	0	4.733732e+00	7.662766e+00	HMOX1
GO_Biological_Process_2025	Transcription by RNA Polymerase II (GO:0006366)	1/200	2.064868e-01	2.376220e-01	0	0	4.517588e+00	7.126581e+00	THRA
GO_Biological_Process_2025	Regulation of Translation (GO:0006417)	1/201	2.074085e-01	2.376220e-01	0	0	4.494773e+00	7.070569e+00	LARP4
GO_Biological_Process_2025	Regulation of Cell Differentiation (GO:0045595)	1/201	2.074085e-01	2.376220e-01	0	0	4.494773e+00	7.070569e+00	SMARCD1
GO_Biological_Process_2025	Positive Regulation of Protein Metabolic Process (GO:0051247)	1/202	2.083293e-01	2.376220e-01	0	0	4.472185e+00	7.015227e+00	LARP4
GO_Biological_Process_2025	DNA-templated Transcription (GO:0006351)	1/203	2.092490e-01	2.376220e-01	0	0	4.449820e+00	6.960544e+00	THRA
GO_Biological_Process_2025	Positive Regulation of Canonical NF-kappaB Signal Transduction (GO:0043123)	1/204	2.101676e-01	2.376220e-01	0	0	4.427676e+00	6.906509e+00	HMOX1
GO_Biological_Process_2025	Negative Regulation of Cell Differentiation (GO:0045596)	1/220	2.247285e-01	2.529456e-01	0	0	4.100872e+00	6.122036e+00	SMARCD1
GO_Biological_Process_2025	Cilium Organization (GO:0044782)	1/230	2.336983e-01	2.618673e-01	0	0	3.919809e+00	5.698322e+00	CFAP47
GO_Biological_Process_2025	Cilium Assembly (GO:0060271)	1/247	2.487196e-01	2.774605e-01	0	0	3.645787e+00	5.072855e+00	CFAP47
GO_Biological_Process_2025	Positive Regulation of Cell Motility (GO:2000147)	1/249	2.504681e-01	2.781748e-01	0	0	3.616019e+00	5.006102e+00	PHPT1
GO_Biological_Process_2025	Chemical Synaptic Transmission (GO:0007268)	1/260	2.600159e-01	2.875066e-01	0	0	3.460512e+00	4.661353e+00	NQO1
GO_Biological_Process_2025	Chromatin Remodeling (GO:0006338)	1/262	2.617393e-01	2.881429e-01	0	0	3.433647e+00	4.602481e+00	SMARCD1
GO_Biological_Process_2025	Regulation of Canonical NF-kappaB Signal Transduction (GO:0043122)	1/270	2.685947e-01	2.943985e-01	0	0	3.330179e+00	4.377693e+00	HMOX1
GO_Biological_Process_2025	Plasma Membrane Bounded Cell Projection Assembly (GO:0120031)	1/277	2.745431e-01	2.996101e-01	0	0	3.244565e+00	4.194077e+00	CFAP47
GO_Biological_Process_2025	Positive Regulation of Cell Differentiation (GO:0045597)	1/297	2.912848e-01	3.160351e-01	0	0	3.022267e+00	3.727826e+00	SMARCD1
GO_Biological_Process_2025	Phosphorylation (GO:0016310)	1/298	2.921121e-01	3.160351e-01	0	0	3.011938e+00	3.706543e+00	TSSK4
GO_Biological_Process_2025	Protein-Containing Complex Assembly (GO:0065003)	1/323	3.124971e-01	3.349204e-01	0	0	2.774562e+00	3.227260e+00	CASQ2
GO_Biological_Process_2025	Chromatin Organization (GO:0006325)	1/323	3.124971e-01	3.349204e-01	0	0	2.774562e+00	3.227260e+00	SMARCD1
GO_Biological_Process_2025	Positive Regulation of Cytokine Production (GO:0001819)	1/325	3.141034e-01	3.349204e-01	0	0	2.757155e+00	3.192877e+00	HMOX1
GO_Biological_Process_2025	Intracellular Protein Transport (GO:0006886)	1/326	3.149052e-01	3.349204e-01	0	0	2.748531e+00	3.175883e+00	TOMM20
GO_Biological_Process_2025	Proteasome-Mediated Ubiquitin-Dependent Protein Catabolic Process (GO:0043161)	1/340	3.260368e-01	3.452964e-01	0	0	2.633146e+00	2.951085e+00	PPP2R5C
GO_Biological_Process_2025	Organelle Assembly (GO:0070925)	1/346	3.307544e-01	3.488208e-01	0	0	2.586561e+00	2.861718e+00	CFAP47
GO_Biological_Process_2025	Proteasomal Protein Catabolic Process (GO:0010498)	1/372	3.508345e-01	3.677100e-01	0	0	2.402107e+00	2.516065e+00	PPP2R5C
GO_Biological_Process_2025	Protein Phosphorylation (GO:0006468)	1/373	3.515952e-01	3.677100e-01	0	0	2.395528e+00	2.503985e+00	TSSK4
GO_Biological_Process_2025	Positive Regulation of Gene Expression (GO:0010628)	1/436	3.978370e-01	4.133669e-01	0	0	2.042006e+00	1.882143e+00	LARP4
GO_Biological_Process_2025	Organelle Organization (GO:0006996)	1/437	3.985450e-01	4.133669e-01	0	0	2.037219e+00	1.874109e+00	LARP4
GO_Biological_Process_2025	Ubiquitin-Dependent Protein Catabolic Process (GO:0006511)	1/455	4.111522e-01	4.246881e-01	0	0	1.954646e+00	1.737273e+00	PPP2R5C
GO_Biological_Process_2025	Negative Regulation of RNA Biosynthetic Process (GO:1902679)	1/470	4.214647e-01	4.335559e-01	0	0	1.890676e+00	1.633581e+00	THRA
GO_Biological_Process_2025	Regulation of DNA-templated Transcription (GO:0006355)	3/2139	4.525680e-01	4.636513e-01	0	0	1.252879e+00	9.933042e-01	SMARCD1;THRA;HMOX1
GO_Biological_Process_2025	Regulation of Transcription by RNA Polymerase II (GO:0006357)	3/2250	4.873097e-01	4.972143e-01	0	0	1.183578e+00	8.508216e-01	SMARCD1;THRA;HMOX1
GO_Biological_Process_2025	Negative Regulation of Transcription by RNA Polymerase II (GO:0000122)	1/732	5.760207e-01	5.853490e-01	0	0	1.196742e+00	6.601367e-01	THRA
GO_Biological_Process_2025	Positive Regulation of Transcription by RNA Polymerase II (GO:0045944)	1/983	6.864598e-01	6.947637e-01	0	0	8.792353e-01	3.307751e-01	THRA
GO_Biological_Process_2025	Negative Regulation of DNA-templated Transcription (GO:0045892)	1/1006	6.950714e-01	7.006543e-01	0	0	8.580733e-01	3.121162e-01	THRA
GO_Biological_Process_2025	Regulation of Gene Expression (GO:0010468)	1/1127	7.367763e-01	7.397234e-01	0	0	7.609801e-01	2.324573e-01	LARP4
GO_Biological_Process_2025	Positive Regulation of DNA-templated Transcription (GO:0045893)	1/1274	7.801262e-01	7.801262e-01	0	0	6.678569e-01	1.658286e-01	THRA
