## Supplementary material for "Fatty Acid β-oxidation and Ferroptosis Define a Survival-Productivity Trade Off in CHO fed-Batch Bioreactors": GO_Biological_Process_2025.Mouse.enrichr.reports.txt

Gene_set	Term	Overlap	P-value	Adjusted P-value	Old P-value	Old Adjusted P-value	Odds Ratio	Combined Score	Genes
GO_Biological_Process_2025	Alcohol Metabolic Process (GO:0006066)	1/5	2.248161e-03	1.793155e-02	0	0	6.245938e+02	3.808550e+03	ALDH2
GO_Biological_Process_2025	Aldehyde Catabolic Process (GO:0046185)	1/7	3.146172e-03	1.793155e-02	0	0	4.163542e+02	2.398853e+03	ALDH2
GO_Biological_Process_2025	Nucleobase-Containing Small Molecule Interconversion (GO:0015949)	1/7	3.146172e-03	1.793155e-02	0	0	4.163542e+02	2.398853e+03	GUK1
GO_Biological_Process_2025	Vitamin K Metabolic Process (GO:0042373)	1/8	3.594909e-03	1.793155e-02	0	0	3.568571e+02	2.008476e+03	NQO1
GO_Biological_Process_2025	Negative Regulation of Ferroptosis (GO:0110076)	1/8	3.594909e-03	1.793155e-02	0	0	3.568571e+02	2.008476e+03	NQO1
GO_Biological_Process_2025	Response to X-ray (GO:0010165)	1/10	4.491844e-03	1.793155e-02	0	0	2.775278e+02	1.500174e+03	IKBIP
GO_Biological_Process_2025	Regulation of Ferroptosis (GO:0110075)	1/11	4.940043e-03	1.793155e-02	0	0	2.497625e+02	1.326334e+03	NQO1
GO_Biological_Process_2025	- Reg of Mt Outer Membrane Permeabilization Inv in Apoptotic Sgnlng Pway (GO:1901029)	1/11	4.940043e-03	1.793155e-02	0	0	2.497625e+02	1.326334e+03	SLC25A6
GO_Biological_Process_2025	Negative Regulation of Mitochondrial Membrane Permeability (GO:0035795)	1/12	5.388063e-03	1.793155e-02	0	0	2.270455e+02	1.185988e+03	SLC25A6
GO_Biological_Process_2025	Removal of Superoxide Radicals (GO:0019430)	1/13	5.835903e-03	1.793155e-02	0	0	2.081146e+02	1.070484e+03	NQO1
GO_Biological_Process_2025	Nucleotide Metabolic Process (GO:0009117)	1/13	5.835903e-03	1.793155e-02	0	0	2.081146e+02	1.070484e+03	GUK1
GO_Biological_Process_2025	Cellular Response to Superoxide (GO:0071451)	1/14	6.283564e-03	1.793155e-02	0	0	1.920962e+02	9.738925e+02	NQO1
GO_Biological_Process_2025	Histone mRNA Catabolic Process (GO:0071044)	1/14	6.283564e-03	1.793155e-02	0	0	1.920962e+02	9.738925e+02	ERI1
GO_Biological_Process_2025	Nitric Oxide Biosynthetic Process (GO:0006809)	1/15	6.731046e-03	1.793155e-02	0	0	1.783661e+02	8.920131e+02	NQO1
GO_Biological_Process_2025	Ubiquinone Metabolic Process (GO:0006743)	1/16	7.178350e-03	1.793155e-02	0	0	1.664667e+02	8.217936e+02	NQO1
GO_Biological_Process_2025	Maturation of 5.8S rRNA (GO:0000460)	1/17	7.625474e-03	1.793155e-02	0	0	1.560547e+02	7.609634e+02	ERI1
GO_Biological_Process_2025	Synaptic Transmission, Cholinergic (GO:0007271)	1/18	8.072419e-03	1.793155e-02	0	0	1.468676e+02	7.077996e+02	NQO1
GO_Biological_Process_2025	Nucleobase-Containing Small Molecule Metabolic Process (GO:0055086)	1/18	8.072419e-03	1.793155e-02	0	0	1.468676e+02	7.077996e+02	GUK1
GO_Biological_Process_2025	Maturation of 5.8S rRNA Frm Tricistronic rRNA Trnscpt (GO:0000466)	1/19	8.519186e-03	1.793155e-02	0	0	1.387014e+02	6.609724e+02	ERI1
GO_Biological_Process_2025	Reg of Mt Outer Membrane Permeabilization Inv in Apoptotic Sgnlng Pway (GO:1901028)	1/20	8.965773e-03	1.793155e-02	0	0	1.313947e+02	6.194396e+02	SLC25A6
GO_Biological_Process_2025	Nitric Oxide Metabolic Process (GO:0046209)	1/22	9.858413e-03	1.873539e-02	0	0	1.188690e+02	5.491073e+02	NQO1
GO_Biological_Process_2025	Histone mRNA Metabolic Process (GO:0008334)	1/23	1.030446e-02	1.873539e-02	0	0	1.134602e+02	5.191007e+02	ERI1
GO_Biological_Process_2025	Fat-Soluble Vitamin Metabolic Process (GO:0006775)	1/26	1.164155e-02	2.024617e-02	0	0	9.983000e+01	4.445604e+02	NQO1
GO_Biological_Process_2025	Superoxide Metabolic Process (GO:0006801)	1/37	1.653047e-02	2.715815e-02	0	0	6.928819e+01	2.842583e+02	NQO1
GO_Biological_Process_2025	Purine Nucleotide Metabolic Process (GO:0006163)	1/38	1.697384e-02	2.715815e-02	0	0	6.741216e+01	2.747775e+02	GUK1
GO_Biological_Process_2025	Negative Regulation of Organelle Organization (GO:0010639)	1/44	1.963039e-02	3.020061e-02	0	0	5.798837e+01	2.279335e+02	SLC25A6
GO_Biological_Process_2025	RNA 3'-End Processing (GO:0031123)	1/49	2.183931e-02	3.235453e-02	0	0	5.193490e+01	1.986013e+02	ERI1
GO_Biological_Process_2025	Negative Regulation of Protein Catabolic Process (GO:0042177)	1/53	2.360325e-02	3.371893e-02	0	0	4.793029e+01	1.795646e+02	NQO1
GO_Biological_Process_2025	Response to Ionizing Radiation (GO:0010212)	1/71	3.150607e-02	4.345665e-02	0	0	3.557321e+01	1.229971e+02	IKBIP
GO_Biological_Process_2025	Negative Regulation of Apoptotic Signaling Pathway (GO:2001234)	1/74	3.281766e-02	4.375688e-02	0	0	3.410616e+01	1.165335e+02	SLC25A6
GO_Biological_Process_2025	Carbohydrate Metabolic Process (GO:0005975)	1/85	3.761334e-02	4.853335e-02	0	0	2.962351e+01	9.717686e+01	ALDH2
GO_Biological_Process_2025	Nuclear-Transcribed mRNA Catabolic Process (GO:0000956)	1/89	3.935198e-02	4.918998e-02	0	0	2.827131e+01	9.146358e+01	ERI1
GO_Biological_Process_2025	Cellular Response to Chemical Stress (GO:0062197)	1/100	4.411885e-02	5.347739e-02	0	0	2.511616e+01	7.838423e+01	NQO1
GO_Biological_Process_2025	rRNA Processing (GO:0006364)	1/110	4.843410e-02	5.698130e-02	0	0	2.280046e+01	6.902955e+01	ERI1
GO_Biological_Process_2025	Negative Regulation of Catabolic Process (GO:0009895)	1/120	5.273203e-02	5.906764e-02	0	0	2.087395e+01	6.142227e+01	NQO1
GO_Biological_Process_2025	Cellular Response to Oxidative Stress (GO:0034599)	1/121	5.316088e-02	5.906764e-02	0	0	2.069896e+01	6.073970e+01	NQO1
GO_Biological_Process_2025	Regulation of Protein Catabolic Process (GO:0042176)	1/129	5.658541e-02	6.117342e-02	0	0	1.939746e+01	5.570959e+01	NQO1
GO_Biological_Process_2025	Negative Regulation of Protein Metabolic Process (GO:0051248)	1/146	6.382601e-02	6.718528e-02	0	0	1.710862e+01	4.707599e+01	NQO1
GO_Biological_Process_2025	Chemical Synaptic Transmission (GO:0007268)	1/260	1.111177e-01	1.139669e-01	0	0	9.523166e+00	2.092397e+01	NQO1
GO_Biological_Process_2025	Negative Regulation of Programmed Cell Death (GO:0043069)	1/382	1.593648e-01	1.593648e-01	0	0	6.433727e+00	1.181592e+01	NQO1
