## Supplementary material for "Fatty Acid β-oxidation and Ferroptosis Define a Survival-Productivity Trade Off in CHO fed-Batch Bioreactors": GO_Biological_Process_2025.Mouse.enrichr.reports.txt

Gene_set	Term	Overlap	P-value	Adjusted P-value	Old P-value	Old Adjusted P-value	Odds Ratio	Combined Score	Genes
GO_Biological_Process_2025	Energy Derivation by Oxidation of Organic Compounds (GO:0015980)	2/40	2.225686e-03	1.229315e-01	0	0	3.178150e+01	1.941116e+02	COX7A2;UQCR10
GO_Biological_Process_2025	Aerobic Electron Transport Chain (GO:0019646)	2/64	5.603336e-03	1.229315e-01	0	0	1.945552e+01	1.008651e+02	COX7A2;UQCR10
GO_Biological_Process_2025	Mitochondrial ATP Synthesis Coupled Electron Transport (GO:0042775)	2/65	5.774900e-03	1.229315e-01	0	0	1.914574e+01	9.868165e+01	COX7A2;UQCR10
GO_Biological_Process_2025	Proton-Transporting V-type ATPase Complex Assembly (GO:0070070)	1/5	8.720203e-03	1.229315e-01	0	0	1.467721e+02	6.960097e+02	ATP6V1B1
GO_Biological_Process_2025	Glyoxylate Metabolic Process (GO:0046487)	1/5	8.720203e-03	1.229315e-01	0	0	1.467721e+02	6.960097e+02	GRHPR
GO_Biological_Process_2025	Nucleic Acid Biosynthetic Process (GO:0141187)	1/5	8.720203e-03	1.229315e-01	0	0	1.467721e+02	6.960097e+02	TYMS
GO_Biological_Process_2025	Cellular Respiration (GO:0045333)	2/85	9.697515e-03	1.229315e-01	0	0	1.451771e+01	6.730243e+01	COX7A2;UQCR10
GO_Biological_Process_2025	Regulation of Skeletal Muscle Contraction (GO:0014819)	1/6	1.045537e-02	1.229315e-01	0	0	1.174118e+02	5.354728e+02	KCNJ2
GO_Biological_Process_2025	Tetrahydrofolate Interconversion (GO:0035999)	1/6	1.045537e-02	1.229315e-01	0	0	1.174118e+02	5.354728e+02	TYMS
GO_Biological_Process_2025	Sensory Perception of Mechanical Stimulus (GO:0050954)	2/92	1.128431e-02	1.229315e-01	0	0	1.338384e+01	6.001771e+01	GSDME;ATP6V1B1
GO_Biological_Process_2025	Lymphocyte Apoptotic Process (GO:0070227)	1/7	1.218758e-02	1.229315e-01	0	0	9.783824e+01	4.312062e+02	CASP7
GO_Biological_Process_2025	Regulation of Resting Membrane Potential (GO:0060075)	1/7	1.218758e-02	1.229315e-01	0	0	9.783824e+01	4.312062e+02	KCNJ2
GO_Biological_Process_2025	IMP Biosynthetic Process (GO:0006188)	1/7	1.218758e-02	1.229315e-01	0	0	9.783824e+01	4.312062e+02	AMPD3
GO_Biological_Process_2025	Sensory Perception of Sound (GO:0007605)	2/96	1.223902e-02	1.229315e-01	0	0	1.281173e+01	5.641168e+01	GSDME;ATP6V1B1
GO_Biological_Process_2025	Positive Regulation of Immune Response to Tumor Cell (GO:0002839)	1/8	1.391685e-02	1.229315e-01	0	0	8.385714e+01	3.584604e+02	GSDME
GO_Biological_Process_2025	Negative Regulation of Ferroptosis (GO:0110076)	1/8	1.391685e-02	1.229315e-01	0	0	8.385714e+01	3.584604e+02	FTH1
GO_Biological_Process_2025	NAD Biosynthetic Process (GO:0009435)	1/8	1.391685e-02	1.229315e-01	0	0	8.385714e+01	3.584604e+02	NAPRT
GO_Biological_Process_2025	IMP Metabolic Process (GO:0046040)	1/9	1.564317e-02	1.229315e-01	0	0	7.337132e+01	3.050575e+02	AMPD3
GO_Biological_Process_2025	Mitochondrial Respirasome Assembly (GO:0097250)	1/9	1.564317e-02	1.229315e-01	0	0	7.337132e+01	3.050575e+02	COX7A2
GO_Biological_Process_2025	Commissural Neuron Axon Guidance (GO:0071679)	1/9	1.564317e-02	1.229315e-01	0	0	7.337132e+01	3.050575e+02	NCAM1
GO_Biological_Process_2025	Positive Regulation of GTPase Activity (GO:0043547)	2/111	1.612025e-02	1.229315e-01	0	0	1.104031e+01	4.557086e+01	RALGAPB;ZC3H15
GO_Biological_Process_2025	One-Carbon Metabolic Process (GO:0006730)	1/10	1.736657e-02	1.229315e-01	0	0	6.521569e+01	2.643328e+02	TYMS
GO_Biological_Process_2025	Tetrahydrofolate Metabolic Process (GO:0046653)	1/10	1.736657e-02	1.229315e-01	0	0	6.521569e+01	2.643328e+02	TYMS
GO_Biological_Process_2025	Regulation of Toll-Like Receptor 9 Signaling Pathway (GO:0034163)	1/10	1.736657e-02	1.229315e-01	0	0	6.521569e+01	2.643328e+02	GRAMD4
GO_Biological_Process_2025	NAD Biosynthetic Process via the Salvage Pathway (GO:0034355)	1/10	1.736657e-02	1.229315e-01	0	0	6.521569e+01	2.643328e+02	NAPRT
GO_Biological_Process_2025	AMP Metabolic Process (GO:0046033)	1/11	1.908703e-02	1.229315e-01	0	0	5.869118e+01	2.323435e+02	AMPD3
GO_Biological_Process_2025	Cardiac Muscle Cell Membrane Repolarization (GO:0099622)	1/11	1.908703e-02	1.229315e-01	0	0	5.869118e+01	2.323435e+02	KCNJ2
GO_Biological_Process_2025	Regulation of Ferroptosis (GO:0110075)	1/11	1.908703e-02	1.229315e-01	0	0	5.869118e+01	2.323435e+02	FTH1
GO_Biological_Process_2025	Urate Metabolic Process (GO:0046415)	1/11	1.908703e-02	1.229315e-01	0	0	5.869118e+01	2.323435e+02	MAP4K5
GO_Biological_Process_2025	N-terminal Protein Amino Acid Acetylation (GO:0006474)	1/11	1.908703e-02	1.229315e-01	0	0	5.869118e+01	2.323435e+02	NAA16
GO_Biological_Process_2025	Purine Ribonucleoside Monophosphate Biosynthetic Process (GO:0009168)	1/11	1.908703e-02	1.229315e-01	0	0	5.869118e+01	2.323435e+02	AMPD3
GO_Biological_Process_2025	Mitochondrial Electron Transport, Ubiquinol to Cytochrome C (GO:0006122)	1/11	1.908703e-02	1.229315e-01	0	0	5.869118e+01	2.323435e+02	UQCR10
GO_Biological_Process_2025	Positive Regulation of Extracellular Matrix Assembly (GO:1901203)	1/11	1.908703e-02	1.229315e-01	0	0	5.869118e+01	2.323435e+02	PHLDB1
GO_Biological_Process_2025	N-terminal Protein Amino Acid Modification (GO:0031365)	1/12	2.080456e-02	1.229315e-01	0	0	5.335294e+01	2.066137e+02	NAA16
GO_Biological_Process_2025	Purine Ribonucleoside Monophosphate Metabolic Process (GO:0009167)	1/12	2.080456e-02	1.229315e-01	0	0	5.335294e+01	2.066137e+02	AMPD3
GO_Biological_Process_2025	Relaxation of Cardiac Muscle (GO:0055119)	1/12	2.080456e-02	1.229315e-01	0	0	5.335294e+01	2.066137e+02	KCNJ2
GO_Biological_Process_2025	Regulation of Gastrulation (GO:0010470)	1/13	2.251918e-02	1.229315e-01	0	0	4.890441e+01	1.855134e+02	PHLDB1
GO_Biological_Process_2025	Mitochondrial Electron Transport, Cytochrome C to Oxygen (GO:0006123)	1/13	2.251918e-02	1.229315e-01	0	0	4.890441e+01	1.855134e+02	COX7A2
GO_Biological_Process_2025	Ether Lipid Metabolic Process (GO:0046485)	1/14	2.423087e-02	1.229315e-01	0	0	4.514027e+01	1.679276e+02	AGPS
GO_Biological_Process_2025	Protein Localization to Site of Double-Strand Break (GO:1990166)	1/14	2.423087e-02	1.229315e-01	0	0	4.514027e+01	1.679276e+02	H2AX
GO_Biological_Process_2025	Relaxation of Muscle (GO:0090075)	1/14	2.423087e-02	1.229315e-01	0	0	4.514027e+01	1.679276e+02	KCNJ2
GO_Biological_Process_2025	Intracellular Potassium Ion Homeostasis (GO:0030007)	1/14	2.423087e-02	1.229315e-01	0	0	4.514027e+01	1.679276e+02	KCNJ2
GO_Biological_Process_2025	Spliceosomal tri-snRNP Complex Assembly (GO:0000244)	1/14	2.423087e-02	1.229315e-01	0	0	4.514027e+01	1.679276e+02	PRPF3
GO_Biological_Process_2025	Membrane Repolarization During Action Potential (GO:0086011)	1/15	2.593966e-02	1.229315e-01	0	0	4.191387e+01	1.530687e+02	KCNJ2
GO_Biological_Process_2025	Membrane Depolarization During Cardiac Muscle Cell Action Potential (GO:0086012)	1/16	2.764554e-02	1.229315e-01	0	0	3.911765e+01	1.403655e+02	KCNJ2
GO_Biological_Process_2025	Cellular Response to Alkaloid (GO:0071312)	1/16	2.764554e-02	1.229315e-01	0	0	3.911765e+01	1.403655e+02	CASP7
GO_Biological_Process_2025	Membrane Repolarization During Cardiac Muscle Cell Action Potential (GO:0086013)	1/16	2.764554e-02	1.229315e-01	0	0	3.911765e+01	1.403655e+02	KCNJ2
GO_Biological_Process_2025	Negative Regulation of Release of Cytochrome C From Mitochondria (GO:0090201)	1/16	2.764554e-02	1.229315e-01	0	0	3.911765e+01	1.403655e+02	GHITM
GO_Biological_Process_2025	Branched-Chain Amino Acid Metabolic Process (GO:0009081)	1/16	2.764554e-02	1.229315e-01	0	0	3.911765e+01	1.403655e+02	ECHS1
GO_Biological_Process_2025	DNA Biosynthetic Process (GO:0071897)	1/17	2.934851e-02	1.229315e-01	0	0	3.667096e+01	1.293940e+02	TYMS
GO_Biological_Process_2025	Negative Regulation of Fibroblast Proliferation (GO:0048147)	1/17	2.934851e-02	1.229315e-01	0	0	3.667096e+01	1.293940e+02	FTH1
GO_Biological_Process_2025	Membrane Depolarization During Action Potential (GO:0086010)	1/17	2.934851e-02	1.229315e-01	0	0	3.667096e+01	1.293940e+02	KCNJ2
GO_Biological_Process_2025	Amino Acid Catabolic Process (GO:0009063)	1/17	2.934851e-02	1.229315e-01	0	0	3.667096e+01	1.293940e+02	ECHS1
GO_Biological_Process_2025	Mitochondrial Calcium Ion Transmembrane Transport (GO:0006851)	1/18	3.104859e-02	1.233726e-01	0	0	3.451211e+01	1.198330e+02	GHITM
GO_Biological_Process_2025	Branched-Chain Amino Acid Catabolic Process (GO:0009083)	1/18	3.104859e-02	1.233726e-01	0	0	3.451211e+01	1.198330e+02	ECHS1
GO_Biological_Process_2025	Protein Maturation (GO:0051604)	2/158	3.112101e-02	1.233726e-01	0	0	7.695804e+00	2.670346e+01	CASP7;NAA16
GO_Biological_Process_2025	Oxoacid Metabolic Process (GO:0043436)	1/19	3.274578e-02	1.253373e-01	0	0	3.259314e+01	1.114353e+02	GRHPR
GO_Biological_Process_2025	Membrane Repolarization (GO:0086009)	1/19	3.274578e-02	1.253373e-01	0	0	3.259314e+01	1.114353e+02	KCNJ2
GO_Biological_Process_2025	Iron Ion Transport (GO:0006826)	1/20	3.444008e-02	1.295881e-01	0	0	3.087616e+01	1.040074e+02	FTH1
GO_Biological_Process_2025	Metal Ion Transport (GO:0030001)	2/180	3.947199e-02	1.460464e-01	0	0	6.737147e+00	2.177556e+01	GHITM;KCNJ2
GO_Biological_Process_2025	RNA Splicing, via Transesterification Reactions (GO:0000375)	1/24	4.118849e-02	1.464122e-01	0	0	2.550128e+01	8.133878e+01	PRPF3
GO_Biological_Process_2025	Potassium Ion Homeostasis (GO:0055075)	1/24	4.118849e-02	1.464122e-01	0	0	2.550128e+01	8.133878e+01	KCNJ2
GO_Biological_Process_2025	Carboxylic Acid Catabolic Process (GO:0046395)	1/25	4.286843e-02	1.464122e-01	0	0	2.443750e+01	7.696883e+01	ECHS1
GO_Biological_Process_2025	Meiosis I (GO:0007127)	1/25	4.286843e-02	1.464122e-01	0	0	2.443750e+01	7.696883e+01	MEI1
GO_Biological_Process_2025	Response to Hexose (GO:0009746)	1/25	4.286843e-02	1.464122e-01	0	0	2.443750e+01	7.696883e+01	MAP4K5
GO_Biological_Process_2025	Protein Acetylation (GO:0006473)	1/26	4.454550e-02	1.475985e-01	0	0	2.345882e+01	7.298613e+01	NAA16
GO_Biological_Process_2025	Acylglycerol Homeostasis (GO:0055090)	1/26	4.454550e-02	1.475985e-01	0	0	2.345882e+01	7.298613e+01	MAP4K5
GO_Biological_Process_2025	Cardiac Muscle Cell Contraction (GO:0086003)	1/27	4.621972e-02	1.487069e-01	0	0	2.255543e+01	6.934326e+01	KCNJ2
GO_Biological_Process_2025	Maturation of SSU-rRNA Frm Tricistronic rRNA Trnscpt (GO:0000462)	1/27	4.621972e-02	1.487069e-01	0	0	2.255543e+01	6.934326e+01	NOL10
GO_Biological_Process_2025	Regulation of Monoatomic Ion Transport (GO:0043269)	1/28	4.789108e-02	1.518832e-01	0	0	2.171895e+01	6.600012e+01	KCNJ2
GO_Biological_Process_2025	Regulation of Monoatomic Ion Transmembrane Transport (GO:0034765)	1/29	4.955961e-02	1.524827e-01	0	0	2.094223e+01	6.292258e+01	KCNJ2
GO_Biological_Process_2025	Regulation of Transmembrane Transport (GO:0034762)	1/30	5.122529e-02	1.524827e-01	0	0	2.021907e+01	6.008140e+01	KCNJ2
GO_Biological_Process_2025	Pyroptotic Inflammatory Response (GO:0070269)	1/30	5.122529e-02	1.524827e-01	0	0	2.021907e+01	6.008140e+01	GSDME
GO_Biological_Process_2025	Transition Metal Ion Transport (GO:0000041)	1/31	5.288813e-02	1.524827e-01	0	0	1.954412e+01	5.745142e+01	FTH1
GO_Biological_Process_2025	Vacuolar Acidification (GO:0007035)	1/31	5.288813e-02	1.524827e-01	0	0	1.954412e+01	5.745142e+01	ATP6V1B1
GO_Biological_Process_2025	Activation of GTPase Activity (GO:0090630)	1/31	5.288813e-02	1.524827e-01	0	0	1.954412e+01	5.745142e+01	RALGAPB
GO_Biological_Process_2025	Intracellular pH Reduction (GO:0051452)	1/31	5.288813e-02	1.524827e-01	0	0	1.954412e+01	5.745142e+01	ATP6V1B1
GO_Biological_Process_2025	Mitochondrial Membrane Organization (GO:0007006)	1/32	5.454815e-02	1.552524e-01	0	0	1.891271e+01	5.501087e+01	GHITM
GO_Biological_Process_2025	Triglyceride Homeostasis (GO:0070328)	1/34	5.785970e-02	1.589743e-01	0	0	1.776471e+01	5.062469e+01	MAP4K5
GO_Biological_Process_2025	Negative Regulation of Cytoplasmic Pattern Recognition Receptor Signaling Pathway (GO:0039532)	1/35	5.951125e-02	1.589743e-01	0	0	1.724135e+01	4.864802e+01	GRAMD4
GO_Biological_Process_2025	Carboxylic Acid Metabolic Process (GO:0019752)	1/36	6.115999e-02	1.589743e-01	0	0	1.674790e+01	4.679802e+01	GRHPR
GO_Biological_Process_2025	Regulation of Release of Cytochrome C From Mitochondria (GO:0090199)	1/37	6.280592e-02	1.589743e-01	0	0	1.628186e+01	4.506341e+01	GHITM
GO_Biological_Process_2025	Cardiac Muscle Cell Action Potential (GO:0086001)	1/37	6.280592e-02	1.589743e-01	0	0	1.628186e+01	4.506341e+01	KCNJ2
GO_Biological_Process_2025	Cardiac Muscle Cell Action Potential Involved in Contraction (GO:0086002)	1/37	6.280592e-02	1.589743e-01	0	0	1.628186e+01	4.506341e+01	KCNJ2
GO_Biological_Process_2025	Spliceosomal snRNP Assembly (GO:0000387)	1/37	6.280592e-02	1.589743e-01	0	0	1.628186e+01	4.506341e+01	PRPF3
GO_Biological_Process_2025	DNA Damage Checkpoint Signaling (GO:0000077)	1/38	6.444905e-02	1.589743e-01	0	0	1.584102e+01	4.343417e+01	H2AX
GO_Biological_Process_2025	Maturation of SSU-rRNA (GO:0030490)	1/38	6.444905e-02	1.589743e-01	0	0	1.584102e+01	4.343417e+01	NOL10
GO_Biological_Process_2025	Glutathione Metabolic Process (GO:0006749)	1/38	6.444905e-02	1.589743e-01	0	0	1.584102e+01	4.343417e+01	GSTA5
GO_Biological_Process_2025	Regulation of Microtubule Cytoskeleton Organization (GO:0070507)	1/38	6.444905e-02	1.589743e-01	0	0	1.584102e+01	4.343417e+01	PHLDB1
GO_Biological_Process_2025	Inner Mitochondrial Membrane Organization (GO:0007007)	1/38	6.444905e-02	1.589743e-01	0	0	1.584102e+01	4.343417e+01	GHITM
GO_Biological_Process_2025	Positive Regulation of Intrinsic Apoptotic Signaling Pathway (GO:2001244)	1/39	6.608937e-02	1.594765e-01	0	0	1.542337e+01	4.190141e+01	GSDME
GO_Biological_Process_2025	Positive Regulation of Neuron Apoptotic Process (GO:0043525)	1/39	6.608937e-02	1.594765e-01	0	0	1.542337e+01	4.190141e+01	CASP7
GO_Biological_Process_2025	Regulation of Heart Rate by Cardiac Conduction (GO:0086091)	1/41	6.936165e-02	1.655730e-01	0	0	1.465074e+01	3.909433e+01	KCNJ2
GO_Biological_Process_2025	Potassium Ion Import Across Plasma Membrane (GO:1990573)	1/42	7.099361e-02	1.659009e-01	0	0	1.429268e+01	3.780651e+01	KCNJ2
GO_Biological_Process_2025	Regulation of Cellular Component Size (GO:0032535)	1/42	7.099361e-02	1.659009e-01	0	0	1.429268e+01	3.780651e+01	HP1BP3
GO_Biological_Process_2025	Release of Sequestered Calcium Ion Into Cytosol (GO:0051209)	1/43	7.262279e-02	1.672649e-01	0	0	1.395168e+01	3.658795e+01	GHITM
GO_Biological_Process_2025	Negative Regulation of Organelle Organization (GO:0010639)	1/44	7.424919e-02	1.672649e-01	0	0	1.362654e+01	3.543348e+01	GHITM
GO_Biological_Process_2025	Regulation of Microtubule-Based Process (GO:0032886)	1/44	7.424919e-02	1.672649e-01	0	0	1.362654e+01	3.543348e+01	PHLDB1
GO_Biological_Process_2025	Purine Ribonucleotide Biosynthetic Process (GO:0009152)	1/45	7.587283e-02	1.672649e-01	0	0	1.331618e+01	3.433838e+01	AMPD3
GO_Biological_Process_2025	Macromolecule Catabolic Process (GO:0009057)	1/46	7.749369e-02	1.672649e-01	0	0	1.301961e+01	3.329841e+01	CASP7
GO_Biological_Process_2025	Regulation of Fibroblast Proliferation (GO:0048145)	1/46	7.749369e-02	1.672649e-01	0	0	1.301961e+01	3.329841e+01	FTH1
GO_Biological_Process_2025	Regulation of Intrinsic Apoptotic Signaling Pathway (GO:2001242)	1/46	7.749369e-02	1.672649e-01	0	0	1.301961e+01	3.329841e+01	GSDME
GO_Biological_Process_2025	Cardiac Conduction (GO:0061337)	1/47	7.911180e-02	1.672649e-01	0	0	1.273593e+01	3.230970e+01	KCNJ2
GO_Biological_Process_2025	DNA Integrity Checkpoint Signaling (GO:0031570)	1/47	7.911180e-02	1.672649e-01	0	0	1.273593e+01	3.230970e+01	H2AX
GO_Biological_Process_2025	Intracellular Glucose Homeostasis (GO:0001678)	1/47	7.911180e-02	1.672649e-01	0	0	1.273593e+01	3.230970e+01	MAP4K5
GO_Biological_Process_2025	Fatty Acid Beta-Oxidation (GO:0006635)	1/48	8.072714e-02	1.690701e-01	0	0	1.246433e+01	3.136874e+01	ECHS1
GO_Biological_Process_2025	Protein Localization to Chromosome (GO:0034502)	1/49	8.233974e-02	1.708357e-01	0	0	1.220404e+01	3.047230e+01	H2AX
GO_Biological_Process_2025	Epithelial to Mesenchymal Transition (GO:0001837)	1/51	8.555669e-02	1.711134e-01	0	0	1.171471e+01	2.880150e+01	NCAM1
GO_Biological_Process_2025	Fatty Acid Oxidation (GO:0019395)	1/51	8.555669e-02	1.711134e-01	0	0	1.171471e+01	2.880150e+01	ECHS1
GO_Biological_Process_2025	Proton Transmembrane Transport (GO:1902600)	1/51	8.555669e-02	1.711134e-01	0	0	1.171471e+01	2.880150e+01	ATP6V1B1
GO_Biological_Process_2025	Response to Glucose (GO:0009749)	1/51	8.555669e-02	1.711134e-01	0	0	1.171471e+01	2.880150e+01	MAP4K5
GO_Biological_Process_2025	Nucleosome Assembly (GO:0006334)	1/56	9.355121e-02	1.854319e-01	0	0	1.064706e+01	2.522550e+01	H2AX
GO_Biological_Process_2025	Mesenchymal Cell Differentiation (GO:0048762)	1/58	9.672997e-02	1.873612e-01	0	0	1.027245e+01	2.399471e+01	NCAM1
GO_Biological_Process_2025	Purine Ribonucleotide Metabolic Process (GO:0009150)	1/58	9.672997e-02	1.873612e-01	0	0	1.027245e+01	2.399471e+01	AMPD3
GO_Biological_Process_2025	Protein Homotetramerization (GO:0051289)	1/59	9.831529e-02	1.873612e-01	0	0	1.009483e+01	2.341572e+01	KCNJ2
GO_Biological_Process_2025	Regulation of Embryonic Development (GO:0045995)	1/59	9.831529e-02	1.873612e-01	0	0	1.009483e+01	2.341572e+01	PHLDB1
GO_Biological_Process_2025	Monoatomic Cation Transmembrane Transport (GO:0098655)	2/304	9.879095e-02	1.873612e-01	0	0	3.946016e+00	9.134039e+00	KCNJ2;ATP6V1B1
GO_Biological_Process_2025	Fatty Acid Catabolic Process (GO:0009062)	1/60	9.989790e-02	1.873612e-01	0	0	9.923230e+00	2.285922e+01	ECHS1
GO_Biological_Process_2025	Inorganic Cation Transmembrane Transport (GO:0098662)	2/307	1.004323e-01	1.873612e-01	0	0	3.906607e+00	8.978442e+00	KCNJ2;ATP6V1B1
GO_Biological_Process_2025	protein-DNA Complex Assembly (GO:0065004)	1/62	1.030550e-01	1.903301e-01	0	0	9.596914e+00	2.180891e+01	H2AX
GO_Biological_Process_2025	Positive Regulation of Apoptotic Process (GO:0043065)	2/313	1.037385e-01	1.903301e-01	0	0	3.830069e+00	8.678485e+00	CASP7;GRAMD4
GO_Biological_Process_2025	Cellular Response to Virus (GO:0098586)	1/65	1.077706e-01	1.961071e-01	0	0	9.145680e+00	2.037429e+01	GSDME
GO_Biological_Process_2025	Chromatin Organization (GO:0006325)	2/323	1.093157e-01	1.973015e-01	0	0	3.708864e+00	8.209628e+00	H2AX;HP1BP3
GO_Biological_Process_2025	Action Potential (GO:0001508)	1/68	1.124620e-01	2.013433e-01	0	0	8.734855e+00	1.908688e+01	KCNJ2
GO_Biological_Process_2025	Positive Regulation of Apoptotic Signaling Pathway (GO:2001235)	1/70	1.155764e-01	2.052636e-01	0	0	8.480818e+00	1.830011e+01	GSDME
GO_Biological_Process_2025	Response to Ionizing Radiation (GO:0010212)	1/71	1.171295e-01	2.063711e-01	0	0	8.359244e+00	1.792619e+01	H2AX
GO_Biological_Process_2025	Heterochromatin Formation (GO:0031507)	1/73	1.202279e-01	2.101622e-01	0	0	8.126225e+00	1.721432e+01	H2AX
GO_Biological_Process_2025	Negative Regulation of Apoptotic Signaling Pathway (GO:2001234)	1/74	1.217732e-01	2.112004e-01	0	0	8.014504e+00	1.687530e+01	GHITM
GO_Biological_Process_2025	Import Into Nucleus (GO:0051170)	1/75	1.233158e-01	2.122179e-01	0	0	7.905803e+00	1.654690e+01	MAP4K5
GO_Biological_Process_2025	Nucleosome Organization (GO:0034728)	1/77	1.263931e-01	2.141929e-01	0	0	7.696981e+00	1.592012e+01	H2AX
GO_Biological_Process_2025	Cellular Response to Hypoxia (GO:0071456)	1/77	1.263931e-01	2.141929e-01	0	0	7.696981e+00	1.592012e+01	HP1BP3
GO_Biological_Process_2025	Cellular Response to Decreased Oxygen Levels (GO:0036294)	1/78	1.279278e-01	2.151513e-01	0	0	7.596639e+00	1.562089e+01	HP1BP3
GO_Biological_Process_2025	Protein Import Into Nucleus (GO:0006606)	1/80	1.309894e-01	2.154048e-01	0	0	7.403574e+00	1.504879e+01	MAP4K5
GO_Biological_Process_2025	Response to Tumor Necrosis Factor (GO:0034612)	1/80	1.309894e-01	2.154048e-01	0	0	7.403574e+00	1.504879e+01	GSDME
GO_Biological_Process_2025	Signal Transduction in Response to DNA Damage (GO:0042770)	1/80	1.309894e-01	2.154048e-01	0	0	7.403574e+00	1.504879e+01	H2AX
GO_Biological_Process_2025	Protein Tetramerization (GO:0051262)	1/83	1.355622e-01	2.212854e-01	0	0	7.131636e+00	1.425132e+01	KCNJ2
GO_Biological_Process_2025	Monoatomic Cation Homeostasis (GO:0055080)	1/84	1.370813e-01	2.221317e-01	0	0	7.045358e+00	1.400040e+01	ATP6V1B1
GO_Biological_Process_2025	Calcium Ion Transmembrane Transport (GO:0070588)	1/87	1.416229e-01	2.244386e-01	0	0	6.798564e+00	1.328839e+01	GHITM
GO_Biological_Process_2025	Cellular Response to Tumor Necrosis Factor (GO:0071356)	1/87	1.416229e-01	2.244386e-01	0	0	6.798564e+00	1.328839e+01	GSDME
GO_Biological_Process_2025	Negative Regulation of Cell Population Proliferation (GO:0008285)	2/379	1.419072e-01	2.244386e-01	0	0	3.148943e+00	6.148569e+00	FTH1;GSDME
GO_Biological_Process_2025	Negative Regulation of Programmed Cell Death (GO:0043069)	2/382	1.437101e-01	2.244386e-01	0	0	3.123604e+00	6.059659e+00	FTH1;NAA16
GO_Biological_Process_2025	Establishment of Protein Localization to Organelle (GO:0072594)	1/90	1.461414e-01	2.244386e-01	0	0	6.568407e+00	1.263223e+01	MAP4K5
GO_Biological_Process_2025	Mitochondrial Respiratory Chain Complex Assembly (GO:0033108)	1/90	1.461414e-01	2.244386e-01	0	0	6.568407e+00	1.263223e+01	COX7A2
GO_Biological_Process_2025	Regulation of Epithelial to Mesenchymal Transition (GO:0010717)	1/91	1.476424e-01	2.244386e-01	0	0	6.495098e+00	1.242488e+01	PHLDB1
GO_Biological_Process_2025	RNA Splicing (GO:0008380)	1/92	1.491408e-01	2.244386e-01	0	0	6.423400e+00	1.222286e+01	PRPF3
GO_Biological_Process_2025	Glucose Homeostasis (GO:0042593)	1/92	1.491408e-01	2.244386e-01	0	0	6.423400e+00	1.222286e+01	MAP4K5
GO_Biological_Process_2025	Positive Regulation of Response to Stimulus (GO:0048584)	1/92	1.491408e-01	2.244386e-01	0	0	6.423400e+00	1.222286e+01	H2AX
GO_Biological_Process_2025	Regulation of Cell Population Proliferation (GO:0042127)	3/769	1.503116e-01	2.244386e-01	0	0	2.349747e+00	4.452875e+00	FTH1;HP1BP3;GSDME
GO_Biological_Process_2025	Positive Regulation of DNA Repair (GO:0045739)	1/93	1.506367e-01	2.244386e-01	0	0	6.353261e+00	1.202599e+01	H2AX
GO_Biological_Process_2025	Lipid Biosynthetic Process (GO:0008610)	1/94	1.521300e-01	2.251524e-01	0	0	6.284630e+00	1.183408e+01	AGPS
GO_Biological_Process_2025	Positive Regulation of Immune Response (GO:0050778)	1/95	1.536208e-01	2.258531e-01	0	0	6.217459e+00	1.164697e+01	GSDME
GO_Biological_Process_2025	Inorganic Cation Import Across Plasma Membrane (GO:0098659)	1/97	1.565947e-01	2.287107e-01	0	0	6.087316e+00	1.128646e+01	KCNJ2
GO_Biological_Process_2025	Positive Regulation of Hydrolase Activity (GO:0051345)	1/98	1.580779e-01	2.293679e-01	0	0	6.024257e+00	1.111275e+01	ZC3H15
GO_Biological_Process_2025	mRNA Metabolic Process (GO:0016071)	1/101	1.625121e-01	2.327593e-01	0	0	5.842647e+00	1.061610e+01	PRPF3
GO_Biological_Process_2025	Cytoplasmic Translation (GO:0002181)	1/101	1.625121e-01	2.327593e-01	0	0	5.842647e+00	1.061610e+01	ZC3H15
GO_Biological_Process_2025	Negative Regulation of Translation (GO:0017148)	1/102	1.639852e-01	2.333635e-01	0	0	5.784508e+00	1.045827e+01	TYMS
GO_Biological_Process_2025	Calcium Ion Homeostasis (GO:0055074)	1/105	1.683892e-01	2.381045e-01	0	0	5.616799e+00	1.000620e+01	ATP6V1B1
GO_Biological_Process_2025	Regulation of Macroautophagy (GO:0016241)	1/106	1.698522e-01	2.386531e-01	0	0	5.563025e+00	9.862279e+00	ATP6V1B1
GO_Biological_Process_2025	Protein Catabolic Process (GO:0030163)	1/107	1.713127e-01	2.391913e-01	0	0	5.510266e+00	9.721568e+00	CASP7
GO_Biological_Process_2025	Positive Regulation of DNA Metabolic Process (GO:0051054)	1/108	1.727707e-01	2.397194e-01	0	0	5.458494e+00	9.583968e+00	H2AX
GO_Biological_Process_2025	Negative Regulation of Gene Expression, Epigenetic (GO:0045814)	1/110	1.756792e-01	2.422409e-01	0	0	5.357798e+00	9.317722e+00	H2AX
GO_Biological_Process_2025	Cytoskeleton Organization (GO:0007010)	1/117	1.857811e-01	2.545889e-01	0	0	5.032708e+00	8.470985e+00	SH3BGRL3
GO_Biological_Process_2025	Cellular Response to Molecule of Bacterial Origin (GO:0071219)	1/123	1.943440e-01	2.627270e-01	0	0	4.783751e+00	7.836385e+00	CASP7
GO_Biological_Process_2025	Cellular Response to Lipopolysaccharide (GO:0071222)	1/125	1.971788e-01	2.627270e-01	0	0	4.706120e+00	7.641065e+00	CASP7
GO_Biological_Process_2025	Calcium Ion Transport (GO:0006816)	1/126	1.985926e-01	2.627270e-01	0	0	4.668235e+00	7.546202e+00	GHITM
GO_Biological_Process_2025	Protein Localization to Nucleus (GO:0034504)	1/127	2.000039e-01	2.627270e-01	0	0	4.630952e+00	7.453140e+00	MAP4K5
GO_Biological_Process_2025	Monocarboxylic Acid Metabolic Process (GO:0032787)	1/127	2.000039e-01	2.627270e-01	0	0	4.630952e+00	7.453140e+00	GRHPR
GO_Biological_Process_2025	Regulation of Anatomical Structure Morphogenesis (GO:0022603)	1/127	2.000039e-01	2.627270e-01	0	0	4.630952e+00	7.453140e+00	PHLDB1
GO_Biological_Process_2025	Potassium Ion Transport (GO:0006813)	1/127	2.000039e-01	2.627270e-01	0	0	4.630952e+00	7.453140e+00	KCNJ2
GO_Biological_Process_2025	Regulation of Neuron Apoptotic Process (GO:0043523)	1/129	2.028194e-01	2.648583e-01	0	0	4.558134e+00	7.272227e+00	CASP7
GO_Biological_Process_2025	Regulation of DNA Repair (GO:0006282)	1/130	2.042235e-01	2.651323e-01	0	0	4.522572e+00	7.184287e+00	H2AX
GO_Biological_Process_2025	Regulation of GTPase Activity (GO:0043087)	1/134	2.098160e-01	2.692437e-01	0	0	4.385670e+00	6.848330e+00	ZC3H15
GO_Biological_Process_2025	Potassium Ion Transmembrane Transport (GO:0071805)	1/134	2.098160e-01	2.692437e-01	0	0	4.385670e+00	6.848330e+00	KCNJ2
GO_Biological_Process_2025	Mitochondrion Organization (GO:0007005)	1/135	2.112081e-01	2.694725e-01	0	0	4.352722e+00	6.768095e+00	COX7A2
GO_Biological_Process_2025	Regulation of Cytoskeleton Organization (GO:0051493)	1/139	2.167530e-01	2.749666e-01	0	0	4.225703e+00	6.461088e+00	PHLDB1
GO_Biological_Process_2025	Protein Homooligomerization (GO:0051260)	1/143	2.222599e-01	2.803505e-01	0	0	4.105841e+00	6.174807e+00	KCNJ2
GO_Biological_Process_2025	Negative Regulation of Protein Metabolic Process (GO:0051248)	1/146	2.263654e-01	2.839159e-01	0	0	4.020284e+00	5.972553e+00	TYMS
GO_Biological_Process_2025	Positive Regulation of Metabolic Process (GO:0009893)	1/147	2.277292e-01	2.840218e-01	0	0	3.992546e+00	5.907364e+00	GHITM
GO_Biological_Process_2025	Protein Localization to Organelle (GO:0033365)	1/151	2.331611e-01	2.891719e-01	0	0	3.885294e+00	5.657087e+00	MAP4K5
GO_Biological_Process_2025	Axon Guidance (GO:0007411)	1/152	2.345133e-01	2.892331e-01	0	0	3.859369e+00	5.597023e+00	NCAM1
GO_Biological_Process_2025	Negative Regulation of Cellular Process (GO:0048523)	2/531	2.378282e-01	2.917009e-01	0	0	2.226729e+00	3.198042e+00	FTH1;GSDME
GO_Biological_Process_2025	Response to Lipopolysaccharide (GO:0032496)	1/161	2.465791e-01	3.007723e-01	0	0	3.640625e+00	5.097139e+00	CASP7
GO_Biological_Process_2025	RNA Splicing, via Transesterification Reactions With Bulged Adenosine as Nucleophile (GO:0000377)	1/171	2.597689e-01	3.151295e-01	0	0	3.424740e+00	4.616423e+00	PRPF3
GO_Biological_Process_2025	Double-Strand Break Repair (GO:0006302)	1/176	2.662794e-01	3.212719e-01	0	0	3.326050e+00	4.401060e+00	H2AX
GO_Biological_Process_2025	Small GTPase-mediated Signal Transduction (GO:0007264)	1/188	2.816785e-01	3.380142e-01	0	0	3.110727e+00	3.941257e+00	RALGAPB
GO_Biological_Process_2025	Regulation of Translation (GO:0006417)	1/201	2.980065e-01	3.537831e-01	0	0	2.906618e+00	3.518868e+00	TYMS
GO_Biological_Process_2025	Regulation of Cell Differentiation (GO:0045595)	1/201	2.980065e-01	3.537831e-01	0	0	2.906618e+00	3.518868e+00	PHLDB1
GO_Biological_Process_2025	Intracellular Monoatomic Cation Homeostasis (GO:0030003)	1/210	3.090987e-01	3.621046e-01	0	0	2.780186e+00	3.264201e+00	KCNJ2
GO_Biological_Process_2025	Regulation of Signal Transduction (GO:0009966)	1/211	3.103206e-01	3.621046e-01	0	0	2.766807e+00	3.237577e+00	NCAM1
GO_Biological_Process_2025	mRNA Splicing, via Spliceosome (GO:0000398)	1/211	3.103206e-01	3.621046e-01	0	0	2.766807e+00	3.237577e+00	PRPF3
GO_Biological_Process_2025	Protein Stabilization (GO:0050821)	1/212	3.115404e-01	3.621046e-01	0	0	2.753555e+00	3.211268e+00	NAA16
GO_Biological_Process_2025	mRNA Processing (GO:0006397)	1/226	3.283992e-01	3.797116e-01	0	0	2.580392e+00	2.873332e+00	PRPF3
GO_Biological_Process_2025	Regulation of Autophagy (GO:0010506)	1/230	3.331419e-01	3.819550e-01	0	0	2.534806e+00	2.786225e+00	ATP6V1B1
GO_Biological_Process_2025	Translation (GO:0006412)	1/232	3.355010e-01	3.819550e-01	0	0	2.512605e+00	2.744092e+00	ZC3H15
GO_Biological_Process_2025	Apoptotic Process (GO:0006915)	1/232	3.355010e-01	3.819550e-01	0	0	2.512605e+00	2.744092e+00	CASP7
GO_Biological_Process_2025	Cellular Response to Lipid (GO:0071396)	1/234	3.378520e-01	3.826691e-01	0	0	2.490785e+00	2.702869e+00	CASP7
GO_Biological_Process_2025	Regulation of Apoptotic Process (GO:0042981)	2/704	3.504437e-01	3.931405e-01	0	0	1.663041e+00	1.743790e+00	NAA16;GRAMD4
GO_Biological_Process_2025	Positive Regulation of Developmental Process (GO:0051094)	1/245	3.506389e-01	3.931405e-01	0	0	2.377170e+00	2.491270e+00	PHLDB1
GO_Biological_Process_2025	Positive Regulation of Programmed Cell Death (GO:0043068)	1/248	3.540844e-01	3.950087e-01	0	0	2.347940e+00	2.437679e+00	GRAMD4
GO_Biological_Process_2025	Lipid Metabolic Process (GO:0006629)	1/259	3.665665e-01	4.053266e-01	0	0	2.246580e+00	2.254612e+00	AGPS
GO_Biological_Process_2025	Regulation of MAPK Cascade (GO:0043408)	1/260	3.676895e-01	4.053266e-01	0	0	2.237792e+00	2.238948e+00	GSDME
GO_Biological_Process_2025	Inflammatory Response (GO:0006954)	1/261	3.688107e-01	4.053266e-01	0	0	2.229072e+00	2.223437e+00	GSDME
GO_Biological_Process_2025	Cellular Response to Cytokine Stimulus (GO:0071345)	1/289	3.994296e-01	4.368146e-01	0	0	2.009498e+00	1.844152e+00	GSDME
GO_Biological_Process_2025	RNA Processing (GO:0006396)	1/291	4.015605e-01	4.369923e-01	0	0	1.995436e+00	1.820630e+00	PRPF3
GO_Biological_Process_2025	DNA Metabolic Process (GO:0006259)	1/302	4.131502e-01	4.452396e-01	0	0	1.921438e+00	1.698444e+00	TYMS
GO_Biological_Process_2025	DNA Repair (GO:0006281)	1/302	4.131502e-01	4.452396e-01	0	0	1.921438e+00	1.698444e+00	H2AX
GO_Biological_Process_2025	Proteolysis (GO:0006508)	1/321	4.326572e-01	4.640092e-01	0	0	1.805607e+00	1.512754e+00	CASP7
GO_Biological_Process_2025	Intracellular Protein Transport (GO:0006886)	1/326	4.376850e-01	4.671446e-01	0	0	1.777376e+00	1.468567e+00	MAP4K5
GO_Biological_Process_2025	Positive Regulation of MAPK Cascade (GO:0043410)	1/362	4.726291e-01	5.016219e-01	0	0	1.597197e+00	1.197011e+00	GSDME
GO_Biological_Process_2025	Negative Regulation of Gene Expression (GO:0010629)	1/364	4.745072e-01	5.016219e-01	0	0	1.588235e+00	1.183995e+00	TYMS
GO_Biological_Process_2025	Gene Expression (GO:0010467)	1/381	4.902117e-01	5.157677e-01	0	0	1.515867e+00	1.080689e+00	CASP7
GO_Biological_Process_2025	Cellular Response to Oxygen-Containing Compound (GO:1901701)	1/384	4.929353e-01	5.161870e-01	0	0	1.503763e+00	1.063728e+00	CASP7
GO_Biological_Process_2025	DNA Damage Response (GO:0006974)	1/421	5.253862e-01	5.475856e-01	0	0	1.368697e+00	8.809234e-01	H2AX
GO_Biological_Process_2025	Organelle Organization (GO:0006996)	1/437	5.387857e-01	5.589272e-01	0	0	1.317391e+00	8.147238e-01	SH3BGRL3
GO_Biological_Process_2025	Regulation of RNA Biosynthetic Process (GO:2001141)	1/465	5.613557e-01	5.796324e-01	0	0	1.236118e+00	7.137354e-01	HP1BP3
GO_Biological_Process_2025	Negative Regulation of Apoptotic Process (GO:0043066)	1/475	5.691534e-01	5.849632e-01	0	0	1.209419e+00	6.816351e-01	NAA16
GO_Biological_Process_2025	Positive Regulation of RNA Biosynthetic Process (GO:1902680)	1/555	6.268701e-01	6.413141e-01	0	0	1.030527e+00	4.812724e-01	NAA16
GO_Biological_Process_2025	Protein Metabolic Process (GO:0019538)	1/614	6.645492e-01	6.767427e-01	0	0	9.285097e-01	3.794322e-01	CASP7
GO_Biological_Process_2025	Positive Regulation of Intracellular Signal Transduction (GO:1902533)	1/652	6.868314e-01	6.962400e-01	0	0	8.725942e-01	3.278044e-01	GSDME
GO_Biological_Process_2025	Regulation of Gene Expression (GO:0010468)	1/1127	8.688963e-01	8.767954e-01	0	0	4.920855e-01	6.915348e-02	HP1BP3
GO_Biological_Process_2025	Positive Regulation of DNA-templated Transcription (GO:0045893)	1/1274	9.003099e-01	9.011277e-01	0	0	4.318654e-01	4.535286e-02	NAA16
GO_Biological_Process_2025	Regulation of DNA-templated Transcription (GO:0006355)	2/2139	9.011277e-01	9.011277e-01	0	0	5.056083e-01	5.263801e-02	HP1BP3;NAA16
