## Supplementary material for "Fatty Acid β-oxidation and Ferroptosis Define a Survival-Productivity Trade Off in CHO fed-Batch Bioreactors": GO_Biological_Process_2025.Mouse.enrichr.reports.txt

Gene_set	Term	Overlap	P-value	Adjusted P-value	Old P-value	Old Adjusted P-value	Odds Ratio	Combined Score	Genes
GO_Biological_Process_2025	Pyruvate Metabolic Process (GO:0006090)	3/48	3.644050e-05	9.255888e-03	0	0	5.535556e+01	5.657243e+02	SBDS;PGK1;HOGA1
GO_Biological_Process_2025	Transcription Initiation at RNA Polymerase II Promoter (GO:0006367)	3/123	5.960267e-04	4.424042e-02	0	0	2.068021e+01	1.535552e+02	GTF2F1;NOC2L;GTF2F2
GO_Biological_Process_2025	DNA-templated Transcription Elongation (GO:0006354)	2/29	6.966996e-04	4.424042e-02	0	0	5.909926e+01	4.296018e+02	GTF2F1;GTF2F2
GO_Biological_Process_2025	Transcription Elongation by RNA Polymerase II (GO:0006368)	2/29	6.966996e-04	4.424042e-02	0	0	5.909926e+01	4.296018e+02	GTF2F1;GTF2F2
GO_Biological_Process_2025	Microtubule Cytoskeleton Organization Involved in Mitosis (GO:1902850)	2/59	2.863787e-03	1.006144e-01	0	0	2.795228e+01	1.636777e+02	SBDS;BCCIP
GO_Biological_Process_2025	DNA-templated Transcription Initiation (GO:0006352)	2/62	3.157188e-03	1.006144e-01	0	0	2.655067e+01	1.528807e+02	GTF2F1;GTF2F2
GO_Biological_Process_2025	Monocarboxylic Acid Biosynthetic Process (GO:0072330)	2/64	3.360302e-03	1.006144e-01	0	0	2.569161e+01	1.463323e+02	SBDS;HOGA1
GO_Biological_Process_2025	Mitotic Spindle Organization (GO:0007052)	2/90	6.533184e-03	1.006144e-01	0	0	1.807727e+01	9.094424e+01	SBDS;BCCIP
GO_Biological_Process_2025	4-Hydroxyproline Metabolic Process (GO:0019471)	1/5	6.732390e-03	1.006144e-01	0	0	1.920096e+02	9.602065e+02	HOGA1
GO_Biological_Process_2025	Negative Regulation of Nucleobase-Containing Compound Metabolic Process (GO:0045934)	1/5	6.732390e-03	1.006144e-01	0	0	1.920096e+02	9.602065e+02	PGK1
GO_Biological_Process_2025	Glyoxylate Metabolic Process (GO:0046487)	1/5	6.732390e-03	1.006144e-01	0	0	1.920096e+02	9.602065e+02	HOGA1
GO_Biological_Process_2025	Protein Transport (GO:0015031)	3/308	8.046802e-03	1.006144e-01	0	0	8.060656e+00	3.887236e+01	TFRC;TMED1;TMED7
GO_Biological_Process_2025	Regulation of acetyl-CoA Biosynthetic Process From Pyruvate (GO:0010510)	1/6	8.073627e-03	1.006144e-01	0	0	1.536000e+02	7.402218e+02	PGK1
GO_Biological_Process_2025	Maintenance of Lens Transparency (GO:0036438)	1/7	9.413121e-03	1.006144e-01	0	0	1.279936e+02	5.971734e+02	MIPEP
GO_Biological_Process_2025	Negative Regulation of Mitochondrial Fusion (GO:0010637)	1/7	9.413121e-03	1.006144e-01	0	0	1.279936e+02	5.971734e+02	TFRC
GO_Biological_Process_2025	Aldehyde Catabolic Process (GO:0046185)	1/7	9.413121e-03	1.006144e-01	0	0	1.279936e+02	5.971734e+02	HOGA1
GO_Biological_Process_2025	Negative Regulation of B Cell Apoptotic Process (GO:0002903)	1/7	9.413121e-03	1.006144e-01	0	0	1.279936e+02	5.971734e+02	NOC2L
GO_Biological_Process_2025	Endoplasmic Reticulum to Golgi Vesicle-Mediated Transport (GO:0006888)	2/112	9.956843e-03	1.006144e-01	0	0	1.444582e+01	6.658793e+01	TMED1;TMED7
GO_Biological_Process_2025	Transferrin Transport (GO:0033572)	1/8	1.075087e-02	1.006144e-01	0	0	1.097033e+02	4.972596e+02	TFRC
GO_Biological_Process_2025	Plasminogen Activation (GO:0031639)	1/8	1.075087e-02	1.006144e-01	0	0	1.097033e+02	4.972596e+02	PGK1
GO_Biological_Process_2025	Sensory Organ Morphogenesis (GO:0090596)	1/8	1.075087e-02	1.006144e-01	0	0	1.097033e+02	4.972596e+02	COL5A2
GO_Biological_Process_2025	Dicarboxylic Acid Biosynthetic Process (GO:0043650)	1/8	1.075087e-02	1.006144e-01	0	0	1.097033e+02	4.972596e+02	MTHFD1L
GO_Biological_Process_2025	Negative Regulation of Lymphocyte Apoptotic Process (GO:0070229)	1/9	1.208689e-02	1.006144e-01	0	0	9.598558e+01	4.238372e+02	NOC2L
GO_Biological_Process_2025	Regulation of B Cell Apoptotic Process (GO:0002902)	1/9	1.208689e-02	1.006144e-01	0	0	9.598558e+01	4.238372e+02	NOC2L
GO_Biological_Process_2025	Serine Family Amino Acid Catabolic Process (GO:0009071)	1/9	1.208689e-02	1.006144e-01	0	0	9.598558e+01	4.238372e+02	SBDS
GO_Biological_Process_2025	Proteasome Assembly (GO:0043248)	1/9	1.208689e-02	1.006144e-01	0	0	9.598558e+01	4.238372e+02	PSMD9
GO_Biological_Process_2025	Monocarboxylic Acid Metabolic Process (GO:0032787)	2/127	1.265807e-02	1.006144e-01	0	0	1.270272e+01	5.550403e+01	MTHFD1L;HOGA1
GO_Biological_Process_2025	Golgi Organization (GO:0007030)	2/128	1.284837e-02	1.006144e-01	0	0	1.260127e+01	5.487271e+01	TMED1;TMED7
GO_Biological_Process_2025	L-serine Metabolic Process (GO:0006563)	1/10	1.342116e-02	1.006144e-01	0	0	8.531624e+01	3.677917e+02	SBDS
GO_Biological_Process_2025	Mitochondrial Protein Processing (GO:0034982)	1/10	1.342116e-02	1.006144e-01	0	0	8.531624e+01	3.677917e+02	MIPEP
GO_Biological_Process_2025	Receptor-Mediated Endocytosis of Virus by Host Cell (GO:0019065)	1/10	1.342116e-02	1.006144e-01	0	0	8.531624e+01	3.677917e+02	EPS15
GO_Biological_Process_2025	Receptor-Mediated Endocytosis (GO:0006898)	2/136	1.441572e-02	1.006144e-01	0	0	1.184418e+01	5.021264e+01	TFRC;EPS15
GO_Biological_Process_2025	Endocytosis Involved in Viral Entry Into Host Cell (GO:0075509)	1/11	1.475370e-02	1.006144e-01	0	0	7.678077e+01	3.237278e+02	EPS15
GO_Biological_Process_2025	Post-Translational Protein Targeting to Endoplasmic Reticulum Membrane (GO:0006620)	1/12	1.608451e-02	1.006144e-01	0	0	6.979720e+01	2.882554e+02	GET4
GO_Biological_Process_2025	L-amino Acid Catabolic Process (GO:0170035)	1/13	1.741359e-02	1.006144e-01	0	0	6.397756e+01	2.591414e+02	SBDS
GO_Biological_Process_2025	Non-Proteinogenic Amino Acid Catabolic Process (GO:0170044)	1/13	1.741359e-02	1.006144e-01	0	0	6.397756e+01	2.591414e+02	HOGA1
GO_Biological_Process_2025	Positive Regulation of Isotype Switching (GO:0045830)	1/14	1.874094e-02	1.006144e-01	0	0	5.905325e+01	2.348575e+02	TFRC
GO_Biological_Process_2025	Regulation of RNA Export From Nucleus (GO:0046831)	1/14	1.874094e-02	1.006144e-01	0	0	5.905325e+01	2.348575e+02	DDX39A
GO_Biological_Process_2025	Regulation of Mitochondrial Fusion (GO:0010635)	1/14	1.874094e-02	1.006144e-01	0	0	5.905325e+01	2.348575e+02	TFRC
GO_Biological_Process_2025	Embryonic Cranial Skeleton Morphogenesis (GO:0048701)	1/14	1.874094e-02	1.006144e-01	0	0	5.905325e+01	2.348575e+02	MTHFD1L
GO_Biological_Process_2025	Ribosome Biogenesis (GO:0042254)	2/161	1.981294e-02	1.006144e-01	0	0	9.969308e+00	3.909384e+01	SBDS;NOC2L
GO_Biological_Process_2025	Canonical Glycolysis (GO:0061621)	1/15	2.006656e-02	1.006144e-01	0	0	5.483242e+01	2.143235e+02	PGK1
GO_Biological_Process_2025	Positive Regulation of Immunoglobulin Mediated Immune Response (GO:0002891)	1/15	2.006656e-02	1.006144e-01	0	0	5.483242e+01	2.143235e+02	TFRC
GO_Biological_Process_2025	Golgi to Endosome Transport (GO:0006895)	1/15	2.006656e-02	1.006144e-01	0	0	5.483242e+01	2.143235e+02	EPS15
GO_Biological_Process_2025	Proteinogenic Amino Acid Catabolic Process (GO:0170040)	1/15	2.006656e-02	1.006144e-01	0	0	5.483242e+01	2.143235e+02	SBDS
GO_Biological_Process_2025	Folic Acid-Containing Compound Metabolic Process (GO:0006760)	1/15	2.006656e-02	1.006144e-01	0	0	5.483242e+01	2.143235e+02	MTHFD1L
GO_Biological_Process_2025	Glucose Catabolic Process to Pyruvate (GO:0061718)	1/15	2.006656e-02	1.006144e-01	0	0	5.483242e+01	2.143235e+02	PGK1
GO_Biological_Process_2025	Regulation of Isotype Switching (GO:0045191)	1/15	2.006656e-02	1.006144e-01	0	0	5.483242e+01	2.143235e+02	TFRC
GO_Biological_Process_2025	Multicellular Organismal-Level Iron Ion Homeostasis (GO:0060586)	1/15	2.006656e-02	1.006144e-01	0	0	5.483242e+01	2.143235e+02	TFRC
GO_Biological_Process_2025	Clathrin Coat Assembly (GO:0048268)	1/15	2.006656e-02	1.006144e-01	0	0	5.483242e+01	2.143235e+02	EPS15
GO_Biological_Process_2025	Organelle Organization (GO:0006996)	3/437	2.054318e-02	1.006144e-01	0	0	5.627592e+00	2.186447e+01	TMED1;TMED7;EPS15
GO_Biological_Process_2025	tRNA Wobble Base Modification (GO:0002097)	1/16	2.139046e-02	1.006144e-01	0	0	5.117436e+01	1.967557e+02	ALKBH8
GO_Biological_Process_2025	Tail-Anchored Membrane Protein Insertion Into ER Membrane (GO:0071816)	1/16	2.139046e-02	1.006144e-01	0	0	5.117436e+01	1.967557e+02	GET4
GO_Biological_Process_2025	Glycolytic Process Through Glucose-6-Phosphate (GO:0061620)	1/16	2.139046e-02	1.006144e-01	0	0	5.117436e+01	1.967557e+02	PGK1
GO_Biological_Process_2025	RNA Splicing, via Transesterification Reactions With Bulged Adenosine as Nucleophile (GO:0000377)	2/171	2.217525e-02	1.009720e-01	0	0	9.374675e+00	3.570606e+01	PHF5A;DDX39A
GO_Biological_Process_2025	Modified Amino Acid Catabolic Process (GO:0042219)	1/17	2.271263e-02	1.009720e-01	0	0	4.797356e+01	1.815720e+02	HOGA1
GO_Biological_Process_2025	Negative Regulation of Insulin Secretion (GO:0046676)	1/18	2.403309e-02	1.009720e-01	0	0	4.514932e+01	1.683313e+02	PSMD9
GO_Biological_Process_2025	Fluid Transport (GO:0042044)	1/18	2.403309e-02	1.009720e-01	0	0	4.514932e+01	1.683313e+02	MIPEP
GO_Biological_Process_2025	Water Transport (GO:0006833)	1/18	2.403309e-02	1.009720e-01	0	0	4.514932e+01	1.683313e+02	MIPEP
GO_Biological_Process_2025	Negative Regulation of Nucleocytoplasmic Transport (GO:0046823)	1/18	2.403309e-02	1.009720e-01	0	0	4.514932e+01	1.683313e+02	DDX39A
GO_Biological_Process_2025	Negative Regulation of Peptide Hormone Secretion (GO:0090278)	1/19	2.535182e-02	1.009720e-01	0	0	4.263889e+01	1.566938e+02	PSMD9
GO_Biological_Process_2025	Positive Regulation of DNA-templated Transcription (GO:0045893)	5/1274	2.598664e-02	1.009720e-01	0	0	3.349810e+00	1.222739e+01	HELZ2;PSMD9;PHF5A;GTF2F1;GTF2F2
GO_Biological_Process_2025	Negative Regulation of Phosphate Metabolic Process (GO:0045936)	1/20	2.666885e-02	1.009720e-01	0	0	4.039271e+01	1.463937e+02	PGK1
GO_Biological_Process_2025	Iron Ion Transport (GO:0006826)	1/20	2.666885e-02	1.009720e-01	0	0	4.039271e+01	1.463937e+02	TFRC
GO_Biological_Process_2025	Protein Insertion Into Membrane (GO:0051205)	1/21	2.798415e-02	1.009720e-01	0	0	3.837115e+01	1.372197e+02	GET4
GO_Biological_Process_2025	Innate Immune Response in Mucosa (GO:0002227)	1/21	2.798415e-02	1.009720e-01	0	0	3.837115e+01	1.372197e+02	RPL39
GO_Biological_Process_2025	Negative Regulation of Amide Metabolic Process (GO:0034249)	1/21	2.798415e-02	1.009720e-01	0	0	3.837115e+01	1.372197e+02	PGK1
GO_Biological_Process_2025	Endomembrane System Organization (GO:0010256)	2/196	2.856119e-02	1.009720e-01	0	0	8.156289e+00	2.900137e+01	TMED1;TMED7
GO_Biological_Process_2025	Monocarboxylic Acid Catabolic Process (GO:0072329)	1/22	2.929775e-02	1.009720e-01	0	0	3.654212e+01	1.290026e+02	HOGA1
GO_Biological_Process_2025	Alpha-Amino Acid Catabolic Process (GO:1901606)	1/22	2.929775e-02	1.009720e-01	0	0	3.654212e+01	1.290026e+02	HOGA1
GO_Biological_Process_2025	Post-Transcriptional Gene Silencing (GO:0016441)	1/22	2.929775e-02	1.009720e-01	0	0	3.654212e+01	1.290026e+02	HELZ2
GO_Biological_Process_2025	Transcription by RNA Polymerase II (GO:0006366)	2/200	2.964423e-02	1.009720e-01	0	0	7.989899e+00	2.811236e+01	GTF2F1;GTF2F2
GO_Biological_Process_2025	DNA-templated Transcription (GO:0006351)	2/203	3.046726e-02	1.009720e-01	0	0	7.869453e+00	2.747307e+01	GTF2F1;GTF2F2
GO_Biological_Process_2025	Eye Morphogenesis (GO:0048592)	1/23	3.060964e-02	1.009720e-01	0	0	3.487937e+01	1.216048e+02	COL5A2
GO_Biological_Process_2025	Protein Targeting to ER (GO:0045047)	1/23	3.060964e-02	1.009720e-01	0	0	3.487937e+01	1.216048e+02	GET4
GO_Biological_Process_2025	Regulatory ncRNA-mediated Post-Transcriptional Gene Silencing (GO:0035194)	1/23	3.060964e-02	1.009720e-01	0	0	3.487937e+01	1.216048e+02	HELZ2
GO_Biological_Process_2025	U2-type Prespliceosome Assembly (GO:1903241)	1/23	3.060964e-02	1.009720e-01	0	0	3.487937e+01	1.216048e+02	PHF5A
GO_Biological_Process_2025	Modification-Dependent Protein Catabolic Process (GO:0019941)	2/208	3.185922e-02	1.036753e-01	0	0	7.676505e+00	2.645653e+01	PSMD9;GET4
GO_Biological_Process_2025	mRNA Splicing, via Spliceosome (GO:0000398)	2/211	3.270639e-02	1.036753e-01	0	0	7.565167e+00	2.587427e+01	PHF5A;DDX39A
GO_Biological_Process_2025	Chaperone Cofactor-Dependent Protein Refolding (GO:0051085)	1/25	3.322829e-02	1.036753e-01	0	0	3.196955e+01	1.088357e+02	SDF2L1
GO_Biological_Process_2025	NADH Metabolic Process (GO:0006734)	1/26	3.453506e-02	1.036753e-01	0	0	3.068923e+01	1.032932e+02	PGK1
GO_Biological_Process_2025	Cellular Response to Xenobiotic Stimulus (GO:0071466)	1/26	3.453506e-02	1.036753e-01	0	0	3.068923e+01	1.032932e+02	TFRC
GO_Biological_Process_2025	Regulation of Nucleotide-Excision Repair (GO:2000819)	1/26	3.453506e-02	1.036753e-01	0	0	3.068923e+01	1.032932e+02	DPF2
GO_Biological_Process_2025	Gluconeogenesis (GO:0006094)	1/27	3.584013e-02	1.036753e-01	0	0	2.950740e+01	9.822089e+01	PGK1
GO_Biological_Process_2025	Zymogen Activation (GO:0031638)	1/27	3.584013e-02	1.036753e-01	0	0	2.950740e+01	9.822089e+01	PGK1
GO_Biological_Process_2025	mRNA Processing (GO:0006397)	2/226	3.707431e-02	1.036753e-01	0	0	7.053214e+00	2.323915e+01	PHF5A;DDX39A
GO_Biological_Process_2025	ADP Catabolic Process (GO:0046032)	1/28	3.714350e-02	1.036753e-01	0	0	2.841311e+01	9.356340e+01	PGK1
GO_Biological_Process_2025	Glycolytic Process (GO:0006096)	1/28	3.714350e-02	1.036753e-01	0	0	2.841311e+01	9.356340e+01	PGK1
GO_Biological_Process_2025	Hematopoietic Progenitor Cell Differentiation (GO:0002244)	1/28	3.714350e-02	1.036753e-01	0	0	2.841311e+01	9.356340e+01	SBDS
GO_Biological_Process_2025	Mucosal Immune Response (GO:0002385)	1/28	3.714350e-02	1.036753e-01	0	0	2.841311e+01	9.356340e+01	RPL39
GO_Biological_Process_2025	Primary Neural Tube Formation (GO:0014020)	1/28	3.714350e-02	1.036753e-01	0	0	2.841311e+01	9.356340e+01	MTHFD1L
GO_Biological_Process_2025	Tube Closure (GO:0060606)	1/29	3.844518e-02	1.051591e-01	0	0	2.739698e+01	8.927366e+01	MTHFD1L
GO_Biological_Process_2025	Protein Insertion Into ER Membrane (GO:0045048)	1/30	3.974516e-02	1.051591e-01	0	0	2.645093e+01	8.531131e+01	GET4
GO_Biological_Process_2025	Positive Regulation of B Cell Proliferation (GO:0030890)	1/30	3.974516e-02	1.051591e-01	0	0	2.645093e+01	8.531131e+01	TFRC
GO_Biological_Process_2025	Hexose Biosynthetic Process (GO:0019319)	1/30	3.974516e-02	1.051591e-01	0	0	2.645093e+01	8.531131e+01	PGK1
GO_Biological_Process_2025	Neural Tube Closure (GO:0001843)	1/30	3.974516e-02	1.051591e-01	0	0	2.645093e+01	8.531131e+01	MTHFD1L
GO_Biological_Process_2025	Establishment of Mitotic Spindle Orientation (GO:0000132)	1/31	4.104345e-02	1.063779e-01	0	0	2.556795e+01	8.164163e+01	BCCIP
GO_Biological_Process_2025	Transition Metal Ion Transport (GO:0000041)	1/31	4.104345e-02	1.063779e-01	0	0	2.556795e+01	8.164163e+01	TFRC
GO_Biological_Process_2025	Pyridine Nucleotide Catabolic Process (GO:0019364)	1/32	4.234004e-02	1.075437e-01	0	0	2.474194e+01	7.823454e+01	PGK1
GO_Biological_Process_2025	Regulation of Metaphase/Anaphase Transition of Cell Cycle (GO:1902099)	1/32	4.234004e-02	1.075437e-01	0	0	2.474194e+01	7.823454e+01	DPF2
GO_Biological_Process_2025	Positive Regulation of Developmental Process (GO:0051094)	2/245	4.291130e-02	1.079155e-01	0	0	6.495473e+00	2.045178e+01	TFRC;DPF2
GO_Biological_Process_2025	Regulation of G0 to G1 Transition (GO:0070316)	1/33	4.363495e-02	1.086596e-01	0	0	2.396755e+01	7.506389e+01	DPF2
GO_Biological_Process_2025	Negative Regulation of Small Molecule Metabolic Process (GO:0062014)	1/34	4.492818e-02	1.107938e-01	0	0	2.324009e+01	7.210681e+01	PGK1
GO_Biological_Process_2025	'De Novo' Post-Translational Protein Folding (GO:0051084)	1/36	4.750957e-02	1.149279e-01	0	0	2.190989e+01	6.675558e+01	SDF2L1
GO_Biological_Process_2025	Establishment of Mitotic Spindle Localization (GO:0040001)	1/36	4.750957e-02	1.149279e-01	0	0	2.190989e+01	6.675558e+01	BCCIP
GO_Biological_Process_2025	Regulatory ncRNA-mediated Gene Silencing (GO:0031047)	1/37	4.879775e-02	1.169305e-01	0	0	2.130021e+01	6.432816e+01	HELZ2
GO_Biological_Process_2025	Positive Regulation of Immunoglobulin Production (GO:0002639)	1/38	5.008425e-02	1.188916e-01	0	0	2.072349e+01	6.204715e+01	TFRC
GO_Biological_Process_2025	Carbohydrate Catabolic Process (GO:0016052)	1/40	5.265223e-02	1.204835e-01	0	0	1.965878e+01	5.787636e+01	PGK1
GO_Biological_Process_2025	Establishment of Spindle Orientation (GO:0051294)	1/40	5.265223e-02	1.204835e-01	0	0	1.965878e+01	5.787636e+01	BCCIP
GO_Biological_Process_2025	Negative Regulation of Protein Secretion (GO:0050709)	1/40	5.265223e-02	1.204835e-01	0	0	1.965878e+01	5.787636e+01	PSMD9
GO_Biological_Process_2025	Positive Regulation of Stem Cell Population Maintenance (GO:1902459)	1/40	5.265223e-02	1.204835e-01	0	0	1.965878e+01	5.787636e+01	DPF2
GO_Biological_Process_2025	Positive Regulation of Insulin Secretion (GO:0032024)	1/41	5.393371e-02	1.223139e-01	0	0	1.916635e+01	5.596572e+01	PSMD9
GO_Biological_Process_2025	Ribosome Assembly (GO:0042255)	1/42	5.521352e-02	1.241083e-01	0	0	1.869794e+01	5.415946e+01	SBDS
GO_Biological_Process_2025	Positive Regulation of Gene Expression, Epigenetic (GO:0141137)	1/43	5.649166e-02	1.247729e-01	0	0	1.825183e+01	5.244960e+01	NOC2L
GO_Biological_Process_2025	RNA Transport (GO:0050658)	1/43	5.649166e-02	1.247729e-01	0	0	1.825183e+01	5.244960e+01	DDX39A
GO_Biological_Process_2025	Negative Regulation of Organelle Organization (GO:0010639)	1/44	5.776814e-02	1.249742e-01	0	0	1.782648e+01	5.082895e+01	TFRC
GO_Biological_Process_2025	Bone Development (GO:0060348)	1/44	5.776814e-02	1.249742e-01	0	0	1.782648e+01	5.082895e+01	SBDS
GO_Biological_Process_2025	Regulation of B Cell Proliferation (GO:0030888)	1/45	5.904295e-02	1.249742e-01	0	0	1.742045e+01	4.929100e+01	TFRC
GO_Biological_Process_2025	Collagen Fibril Organization (GO:0030199)	1/45	5.904295e-02	1.249742e-01	0	0	1.742045e+01	4.929100e+01	COL5A2
GO_Biological_Process_2025	Negative Regulation of Biosynthetic Process (GO:0009890)	1/45	5.904295e-02	1.249742e-01	0	0	1.742045e+01	4.929100e+01	PGK1
GO_Biological_Process_2025	Regulation of Intrinsic Apoptotic Signaling Pathway (GO:2001242)	1/46	6.031610e-02	1.255762e-01	0	0	1.703248e+01	4.782986e+01	NOC2L
GO_Biological_Process_2025	Homotypic Cell-Cell Adhesion (GO:0034109)	1/46	6.031610e-02	1.255762e-01	0	0	1.703248e+01	4.782986e+01	MIPEP
GO_Biological_Process_2025	Mitotic Spindle Assembly (GO:0090307)	1/47	6.158760e-02	1.261552e-01	0	0	1.666137e+01	4.644015e+01	BCCIP
GO_Biological_Process_2025	Ribosomal Large Subunit Biogenesis (GO:0042273)	1/47	6.158760e-02	1.261552e-01	0	0	1.666137e+01	4.644015e+01	NOC2L
GO_Biological_Process_2025	Positive Regulation of Peptide Hormone Secretion (GO:0090277)	1/48	6.285744e-02	1.267126e-01	0	0	1.630606e+01	4.511700e+01	PSMD9
GO_Biological_Process_2025	Negative Regulation of Response to Biotic Stimulus (GO:0002832)	1/48	6.285744e-02	1.267126e-01	0	0	1.630606e+01	4.511700e+01	DDX39A
GO_Biological_Process_2025	Negative Regulation of Protein Binding (GO:0032091)	1/50	6.539215e-02	1.292434e-01	0	0	1.563893e+01	4.265289e+01	GTF2F1
GO_Biological_Process_2025	Nuclear Export (GO:0051168)	1/50	6.539215e-02	1.292434e-01	0	0	1.563893e+01	4.265289e+01	DDX39A
GO_Biological_Process_2025	Transcription Initiation-Coupled Chromatin Remodeling (GO:0045815)	1/51	6.665703e-02	1.292434e-01	0	0	1.532538e+01	4.150413e+01	NOC2L
GO_Biological_Process_2025	Regulation of Mitotic Metaphase/Anaphase Transition (GO:0030071)	1/51	6.665703e-02	1.292434e-01	0	0	1.532538e+01	4.150413e+01	DPF2
GO_Biological_Process_2025	Nicotinamide Nucleotide Metabolic Process (GO:0046496)	1/51	6.665703e-02	1.292434e-01	0	0	1.532538e+01	4.150413e+01	PGK1
GO_Biological_Process_2025	Positive Regulation of B Cell Activation (GO:0050871)	1/53	6.918185e-02	1.321217e-01	0	0	1.473447e+01	3.935601e+01	TFRC
GO_Biological_Process_2025	Antibacterial Humoral Response (GO:0019731)	1/53	6.918185e-02	1.321217e-01	0	0	1.473447e+01	3.935601e+01	RPL39
GO_Biological_Process_2025	Intracellular Protein Transport (GO:0006886)	2/326	7.118376e-02	1.323644e-01	0	0	4.851605e+00	1.282032e+01	TMED1;TMED7
GO_Biological_Process_2025	Dicarboxylic Acid Metabolic Process (GO:0043648)	1/55	7.170009e-02	1.323644e-01	0	0	1.418732e+01	3.738733e+01	HOGA1
GO_Biological_Process_2025	Endoplasmic Reticulum Organization (GO:0007029)	1/55	7.170009e-02	1.323644e-01	0	0	1.418732e+01	3.738733e+01	GET4
GO_Biological_Process_2025	Regulation of Stem Cell Population Maintenance (GO:2000036)	1/56	7.295675e-02	1.323644e-01	0	0	1.392867e+01	3.646371e+01	DPF2
GO_Biological_Process_2025	Receptor Internalization (GO:0031623)	1/56	7.295675e-02	1.323644e-01	0	0	1.392867e+01	3.646371e+01	TFRC
GO_Biological_Process_2025	Positive Regulation of DNA Recombination (GO:0045911)	1/56	7.295675e-02	1.323644e-01	0	0	1.392867e+01	3.646371e+01	TFRC
GO_Biological_Process_2025	Regulation of Protein Localization to Nucleus (GO:1900180)	1/56	7.295675e-02	1.323644e-01	0	0	1.392867e+01	3.646371e+01	TFRC
GO_Biological_Process_2025	Negative Regulation of Innate Immune Response (GO:0045824)	1/57	7.421177e-02	1.327450e-01	0	0	1.367926e+01	3.557746e+01	DDX39A
GO_Biological_Process_2025	Glucose Metabolic Process (GO:0006006)	1/57	7.421177e-02	1.327450e-01	0	0	1.367926e+01	3.557746e+01	PGK1
GO_Biological_Process_2025	Eye Development (GO:0001654)	1/58	7.546515e-02	1.331121e-01	0	0	1.343860e+01	3.472647e+01	COL5A2
GO_Biological_Process_2025	Intracellular Iron Ion Homeostasis (GO:0006879)	1/58	7.546515e-02	1.331121e-01	0	0	1.343860e+01	3.472647e+01	TFRC
GO_Biological_Process_2025	mRNA Transport (GO:0051028)	1/59	7.671690e-02	1.341383e-01	0	0	1.320623e+01	3.390876e+01	DDX39A
GO_Biological_Process_2025	Negative Regulation of Intrinsic Apoptotic Signaling Pathway (GO:2001243)	1/60	7.796702e-02	1.341383e-01	0	0	1.298175e+01	3.312253e+01	NOC2L
GO_Biological_Process_2025	Protein Targeting to Mitochondrion (GO:0006626)	1/60	7.796702e-02	1.341383e-01	0	0	1.298175e+01	3.312253e+01	MIPEP
GO_Biological_Process_2025	mRNA Export From Nucleus (GO:0006406)	1/61	7.921551e-02	1.341383e-01	0	0	1.276474e+01	3.236607e+01	DDX39A
GO_Biological_Process_2025	Vesicle Organization (GO:0016050)	1/61	7.921551e-02	1.341383e-01	0	0	1.276474e+01	3.236607e+01	EPS15
GO_Biological_Process_2025	post-Golgi Vesicle-Mediated Transport (GO:0006892)	1/61	7.921551e-02	1.341383e-01	0	0	1.276474e+01	3.236607e+01	EPS15
GO_Biological_Process_2025	ATP Metabolic Process (GO:0046034)	1/62	8.046237e-02	1.344568e-01	0	0	1.255485e+01	3.163780e+01	PGK1
GO_Biological_Process_2025	Cellular Response to Light Stimulus (GO:0071482)	1/62	8.046237e-02	1.344568e-01	0	0	1.255485e+01	3.163780e+01	NOC2L
GO_Biological_Process_2025	Spliceosomal Complex Assembly (GO:0000245)	1/63	8.170760e-02	1.356453e-01	0	0	1.235174e+01	3.093626e+01	PHF5A
GO_Biological_Process_2025	Endocytic Recycling (GO:0032456)	1/64	8.295121e-02	1.368156e-01	0	0	1.215507e+01	3.026007e+01	EPS15
GO_Biological_Process_2025	Protein Targeting to Membrane (GO:0006612)	1/65	8.419320e-02	1.370838e-01	0	0	1.196454e+01	2.960795e+01	GET4
GO_Biological_Process_2025	Positive Regulation of T Cell Proliferation (GO:0042102)	1/65	8.419320e-02	1.370838e-01	0	0	1.196454e+01	2.960795e+01	TFRC
GO_Biological_Process_2025	Negative Regulation of Binding (GO:0051100)	1/66	8.543357e-02	1.382174e-01	0	0	1.177988e+01	2.897870e+01	GTF2F1
GO_Biological_Process_2025	RNA Export From Nucleus (GO:0006405)	1/67	8.667232e-02	1.393340e-01	0	0	1.160082e+01	2.837120e+01	DDX39A
GO_Biological_Process_2025	Protein Localization (GO:0008104)	2/371	8.891404e-02	1.415176e-01	0	0	4.250190e+00	1.028582e+01	TMED1;TMED7
GO_Biological_Process_2025	Skin Development (GO:0043588)	1/69	8.914497e-02	1.415176e-01	0	0	1.125848e+01	2.721729e+01	COL5A2
GO_Biological_Process_2025	Negative Regulation of Immune Response (GO:0050777)	1/70	9.037888e-02	1.425853e-01	0	0	1.109476e+01	2.666897e+01	DDX39A
GO_Biological_Process_2025	tRNA Modification (GO:0006400)	1/71	9.161118e-02	1.436373e-01	0	0	1.093571e+01	2.613857e+01	ALKBH8
GO_Biological_Process_2025	Gene Expression (GO:0010467)	2/381	9.302101e-02	1.449530e-01	0	0	4.135937e+00	9.822560e+00	DDX39A;RPL39
GO_Biological_Process_2025	Spindle Assembly (GO:0051225)	1/73	9.407096e-02	1.456953e-01	0	0	1.063088e+01	2.512826e+01	BCCIP
GO_Biological_Process_2025	Negative Regulation of Apoptotic Signaling Pathway (GO:2001234)	1/74	9.529844e-02	1.467018e-01	0	0	1.048472e+01	2.464687e+01	NOC2L
GO_Biological_Process_2025	Positive Regulation of Protein Localization to Nucleus (GO:1900182)	1/75	9.652432e-02	1.476938e-01	0	0	1.034252e+01	2.418039e+01	TFRC
GO_Biological_Process_2025	Positive Regulation of Protein Secretion (GO:0050714)	1/76	9.774860e-02	1.478747e-01	0	0	1.020410e+01	2.372818e+01	PSMD9
GO_Biological_Process_2025	Positive Regulation of Lymphocyte Proliferation (GO:0050671)	1/77	9.897129e-02	1.478747e-01	0	0	1.006933e+01	2.328961e+01	TFRC
GO_Biological_Process_2025	Cellular Response to UV (GO:0034644)	1/77	9.897129e-02	1.478747e-01	0	0	1.006933e+01	2.328961e+01	NOC2L
GO_Biological_Process_2025	Cellular Response to Hypoxia (GO:0071456)	1/77	9.897129e-02	1.478747e-01	0	0	1.006933e+01	2.328961e+01	PGK1
GO_Biological_Process_2025	Cellular Response to Decreased Oxygen Levels (GO:0036294)	1/78	1.001924e-01	1.479585e-01	0	0	9.938062e+00	2.286413e+01	PGK1
GO_Biological_Process_2025	Regulation of Protein Binding (GO:0043393)	1/78	1.001924e-01	1.479585e-01	0	0	9.938062e+00	2.286413e+01	GTF2F1
GO_Biological_Process_2025	Regulation of Cell Cycle G1/S Phase Transition (GO:1902806)	1/79	1.014119e-01	1.488937e-01	0	0	9.810158e+00	2.245119e+01	DPF2
GO_Biological_Process_2025	Negative Regulation of Blood Vessel Morphogenesis (GO:2000181)	1/82	1.050608e-01	1.533646e-01	0	0	9.445394e+00	2.128251e+01	PGK1
GO_Biological_Process_2025	Regulation of T Cell Proliferation (GO:0042129)	1/83	1.062739e-01	1.542447e-01	0	0	9.329737e+00	2.091480e+01	TFRC
GO_Biological_Process_2025	Vascular Transport (GO:0010232)	1/84	1.074855e-01	1.542447e-01	0	0	9.216867e+00	2.055729e+01	TFRC
GO_Biological_Process_2025	Monoatomic Cation Homeostasis (GO:0055080)	1/84	1.074855e-01	1.542447e-01	0	0	9.216867e+00	2.055729e+01	TFRC
GO_Biological_Process_2025	Transport Across Blood-Brain Barrier (GO:0150104)	1/86	1.099039e-01	1.559530e-01	0	0	8.999095e+00	1.987134e+01	TFRC
GO_Biological_Process_2025	Regulation of Innate Immune Response (GO:0045088)	1/86	1.099039e-01	1.559530e-01	0	0	8.999095e+00	1.987134e+01	DDX39A
GO_Biological_Process_2025	Regulation of Mitotic Cell Cycle Phase Transition (GO:1901990)	1/88	1.123159e-01	1.584903e-01	0	0	8.791335e+00	1.922172e+01	DPF2
GO_Biological_Process_2025	Regulation of Double-Strand Break Repair (GO:2000779)	1/91	1.159222e-01	1.615748e-01	0	0	8.497009e+00	1.830966e+01	DPF2
GO_Biological_Process_2025	ERAD Pathway (GO:0036503)	1/91	1.159222e-01	1.615748e-01	0	0	8.497009e+00	1.830966e+01	GET4
GO_Biological_Process_2025	Regulation of Insulin Secretion (GO:0050796)	1/93	1.183186e-01	1.615748e-01	0	0	8.311455e+00	1.773976e+01	PSMD9
GO_Biological_Process_2025	Positive Regulation of DNA Repair (GO:0045739)	1/93	1.183186e-01	1.615748e-01	0	0	8.311455e+00	1.773976e+01	DPF2
GO_Biological_Process_2025	Positive Regulation of Cellular Component Biogenesis (GO:0044089)	1/93	1.183186e-01	1.615748e-01	0	0	8.311455e+00	1.773976e+01	TFRC
GO_Biological_Process_2025	Negative Regulation of Angiogenesis (GO:0016525)	1/93	1.183186e-01	1.615748e-01	0	0	8.311455e+00	1.773976e+01	PGK1
GO_Biological_Process_2025	Positive Regulation of Double-Strand Break Repair (GO:2000781)	1/94	1.195144e-01	1.623351e-01	0	0	8.221671e+00	1.746545e+01	DPF2
GO_Biological_Process_2025	rRNA Metabolic Process (GO:0016072)	1/98	1.242821e-01	1.668556e-01	0	0	7.881047e+00	1.643357e+01	SBDS
GO_Biological_Process_2025	Defense Response to Gram-positive Bacterium (GO:0050830)	1/98	1.242821e-01	1.668556e-01	0	0	7.881047e+00	1.643357e+01	RPL39
GO_Biological_Process_2025	Ubiquitin-Dependent Protein Catabolic Process (GO:0006511)	2/455	1.250159e-01	1.668556e-01	0	0	3.447241e+00	7.167896e+00	PSMD9;GET4
GO_Biological_Process_2025	Cytosolic Transport (GO:0016482)	1/99	1.254702e-01	1.668556e-01	0	0	7.800235e+00	1.619085e+01	EPS15
GO_Biological_Process_2025	Response to UV (GO:0009411)	1/100	1.266566e-01	1.673802e-01	0	0	7.721057e+00	1.595383e+01	NOC2L
GO_Biological_Process_2025	Hemopoiesis (GO:0030097)	1/101	1.278416e-01	1.673802e-01	0	0	7.643462e+00	1.572232e+01	SBDS
GO_Biological_Process_2025	Cytoplasmic Translation (GO:0002181)	1/101	1.278416e-01	1.673802e-01	0	0	7.643462e+00	1.572232e+01	RPL39
GO_Biological_Process_2025	Positive Regulation of Protein Localization (GO:1903829)	1/102	1.290250e-01	1.680633e-01	0	0	7.567403e+00	1.549614e+01	TFRC
GO_Biological_Process_2025	Positive Regulation of Protein-Containing Complex Assembly (GO:0031334)	1/105	1.325659e-01	1.717945e-01	0	0	7.348003e+00	1.484793e+01	TFRC
GO_Biological_Process_2025	rRNA Processing (GO:0006364)	1/110	1.384366e-01	1.746796e-01	0	0	7.009174e+00	1.385954e+01	SBDS
GO_Biological_Process_2025	Negative Regulation of Developmental Process (GO:0051093)	1/111	1.396061e-01	1.746796e-01	0	0	6.945105e+00	1.367443e+01	TFRC
GO_Biological_Process_2025	External Encapsulating Structure Organization (GO:0045229)	1/111	1.396061e-01	1.746796e-01	0	0	6.945105e+00	1.367443e+01	COL5A2
GO_Biological_Process_2025	Extracellular Structure Organization (GO:0043062)	1/111	1.396061e-01	1.746796e-01	0	0	6.945105e+00	1.367443e+01	COL5A2
GO_Biological_Process_2025	Regulation of G1/S Transition of Mitotic Cell Cycle (GO:2000045)	1/111	1.396061e-01	1.746796e-01	0	0	6.945105e+00	1.367443e+01	DPF2
GO_Biological_Process_2025	Positive Regulation of T Cell Activation (GO:0050870)	1/111	1.396061e-01	1.746796e-01	0	0	6.945105e+00	1.367443e+01	TFRC
GO_Biological_Process_2025	Positive Regulation of Cellular Component Organization (GO:0051130)	1/111	1.396061e-01	1.746796e-01	0	0	6.945105e+00	1.367443e+01	TFRC
GO_Biological_Process_2025	Positive Regulation of Transcription by RNA Polymerase II (GO:0045944)	3/983	1.449694e-01	1.801925e-01	0	0	2.422577e+00	4.678559e+00	HELZ2;GTF2F1;GTF2F2
GO_Biological_Process_2025	Antimicrobial Humoral Immune Response Mediated by Antimicrobial Peptide (GO:0061844)	1/116	1.454309e-01	1.801925e-01	0	0	6.641472e+00	1.280512e+01	RPL39
GO_Biological_Process_2025	Mitotic Sister Chromatid Segregation (GO:0000070)	1/120	1.500634e-01	1.841358e-01	0	0	6.416936e+00	1.217099e+01	BCCIP
GO_Biological_Process_2025	Ribonucleoprotein Complex Biogenesis (GO:0022613)	1/120	1.500634e-01	1.841358e-01	0	0	6.416936e+00	1.217099e+01	NOC2L
GO_Biological_Process_2025	Negative Regulation of Defense Response (GO:0031348)	1/121	1.512178e-01	1.846601e-01	0	0	6.363141e+00	1.202019e+01	DDX39A
GO_Biological_Process_2025	Regulation of Protein-Containing Complex Assembly (GO:0043254)	1/126	1.569668e-01	1.907635e-01	0	0	6.107077e+00	1.130860e+01	TFRC
GO_Biological_Process_2025	Regulation of DNA Repair (GO:0006282)	1/130	1.615391e-01	1.953854e-01	0	0	5.916518e+00	1.078586e+01	DPF2
GO_Biological_Process_2025	Epithelial Cell Differentiation (GO:0030855)	1/132	1.638162e-01	1.972006e-01	0	0	5.825602e+00	1.053857e+01	PGK1
GO_Biological_Process_2025	Positive Regulation of RNA Biosynthetic Process (GO:1902680)	2/555	1.717350e-01	2.057580e-01	0	0	2.809403e+00	4.949614e+00	PSMD9;PHF5A
GO_Biological_Process_2025	Regulation of Cell Cycle Process (GO:0010564)	1/146	1.795904e-01	2.134854e-01	0	0	5.259416e+00	9.030819e+00	DPF2
GO_Biological_Process_2025	Regulation of Transcription by RNA Polymerase II (GO:0006357)	5/2250	1.806790e-01	2.134854e-01	0	0	1.794695e+00	3.070784e+00	HELZ2;DPF2;GTF2F1;NOC2L;GTF2F2
GO_Biological_Process_2025	Antimicrobial Humoral Response (GO:0019730)	1/147	1.807061e-01	2.134854e-01	0	0	5.223130e+00	8.936164e+00	RPL39
GO_Biological_Process_2025	Protein Localization to Organelle (GO:0033365)	1/151	1.851543e-01	2.177278e-01	0	0	5.082821e+00	8.572510e+00	GET4
GO_Biological_Process_2025	Negative Regulation of Response to External Stimulus (GO:0032102)	1/154	1.884752e-01	2.206115e-01	0	0	4.982403e+00	8.314579e+00	DDX39A
GO_Biological_Process_2025	Epithelium Development (GO:0060429)	1/159	1.939811e-01	2.249826e-01	0	0	4.823515e+00	7.910540e+00	PGK1
GO_Biological_Process_2025	Regulation of Cellular Component Organization (GO:0051128)	1/159	1.939811e-01	2.249826e-01	0	0	4.823515e+00	7.910540e+00	TFRC
GO_Biological_Process_2025	Neuron Differentiation (GO:0030182)	1/181	2.177824e-01	2.514396e-01	0	0	4.229274e+00	6.446509e+00	BCCIP
GO_Biological_Process_2025	Extracellular Matrix Organization (GO:0030198)	1/182	2.188480e-01	2.515266e-01	0	0	4.205695e+00	6.390040e+00	COL5A2
GO_Biological_Process_2025	Macromolecule Biosynthetic Process (GO:0009059)	1/189	2.262684e-01	2.588837e-01	0	0	4.047668e+00	6.014969e+00	RPL39
GO_Biological_Process_2025	Response to Endoplasmic Reticulum Stress (GO:0034976)	1/196	2.336209e-01	2.660974e-01	0	0	3.900986e+00	5.672251e+00	GET4
GO_Biological_Process_2025	Positive Regulation of Canonical NF-kappaB Signal Transduction (GO:0043123)	1/204	2.419414e-01	2.743443e-01	0	0	3.745737e+00	5.315425e+00	TFRC
GO_Biological_Process_2025	Intracellular Monoatomic Cation Homeostasis (GO:0030003)	1/210	2.481246e-01	2.800186e-01	0	0	3.637100e+00	5.069478e+00	TFRC
GO_Biological_Process_2025	Regulation of Angiogenesis (GO:0045765)	1/211	2.491504e-01	2.800186e-01	0	0	3.619597e+00	5.030149e+00	PGK1
GO_Biological_Process_2025	Negative Regulation of Cell Differentiation (GO:0045596)	1/220	2.583222e-01	2.875121e-01	0	0	3.469266e+00	4.695817e+00	COL5A2
GO_Biological_Process_2025	Defense Response to Bacterium (GO:0042742)	1/221	2.593346e-01	2.875121e-01	0	0	3.453322e+00	4.660728e+00	RPL39
GO_Biological_Process_2025	Negative Regulation of Transcription by RNA Polymerase II (GO:0000122)	2/732	2.597625e-01	2.875121e-01	0	0	2.108822e+00	2.842666e+00	DPF2;NOC2L
GO_Biological_Process_2025	Regulation of Cell Growth (GO:0001558)	1/222	2.603456e-01	2.875121e-01	0	0	3.437522e+00	4.626028e+00	TFRC
GO_Biological_Process_2025	Translation (GO:0006412)	1/232	2.703835e-01	2.960233e-01	0	0	3.287046e+00	4.299174e+00	RPL39
GO_Biological_Process_2025	Apoptotic Process (GO:0006915)	1/232	2.703835e-01	2.960233e-01	0	0	3.287046e+00	4.299174e+00	DPF2
GO_Biological_Process_2025	Chromatin Remodeling (GO:0006338)	1/262	2.997162e-01	3.267293e-01	0	0	2.904804e+00	3.500054e+00	DPF2
GO_Biological_Process_2025	Regulation of Canonical NF-kappaB Signal Transduction (GO:0043122)	1/270	3.073444e-01	3.336132e-01	0	0	2.817272e+00	3.323779e+00	TFRC
GO_Biological_Process_2025	RNA Processing (GO:0006396)	1/291	3.269897e-01	3.534271e-01	0	0	2.610477e+00	2.918062e+00	SBDS
GO_Biological_Process_2025	Negative Regulation of Intracellular Signal Transduction (GO:1902532)	1/297	3.325033e-01	3.578637e-01	0	0	2.556783e+00	2.815287e+00	NOC2L
GO_Biological_Process_2025	Protein-Containing Complex Assembly (GO:0065003)	1/323	3.558972e-01	3.798231e-01	0	0	2.347229e+00	2.424953e+00	EPS15
GO_Biological_Process_2025	Chromatin Organization (GO:0006325)	1/323	3.558972e-01	3.798231e-01	0	0	2.347229e+00	2.424953e+00	DPF2
GO_Biological_Process_2025	Supramolecular Fiber Organization (GO:0097435)	1/339	3.698989e-01	3.931143e-01	0	0	2.234297e+00	2.222065e+00	COL5A2
GO_Biological_Process_2025	Positive Regulation of Macromolecule Biosynthetic Process (GO:0010557)	1/355	3.836072e-01	4.059843e-01	0	0	2.131573e+00	2.042337e+00	TFRC
GO_Biological_Process_2025	Negative Regulation of DNA-templated Transcription (GO:0045892)	2/1006	3.968959e-01	4.175860e-01	0	0	1.511474e+00	1.396725e+00	DPF2;NOC2L
GO_Biological_Process_2025	Proteasomal Protein Catabolic Process (GO:0010498)	1/372	3.978575e-01	4.175860e-01	0	0	2.032138e+00	1.872943e+00	GET4
GO_Biological_Process_2025	Negative Regulation of Programmed Cell Death (GO:0043069)	1/382	4.060913e-01	4.244740e-01	0	0	1.977791e+00	1.782341e+00	TFRC
GO_Biological_Process_2025	Positive Regulation of Multicellular Organismal Process (GO:0051240)	1/407	4.262041e-01	4.436715e-01	0	0	1.853638e+00	1.580851e+00	DPF2
GO_Biological_Process_2025	DNA Damage Response (GO:0006974)	1/421	4.371791e-01	4.532387e-01	0	0	1.790568e+00	1.481538e+00	ALKBH8
GO_Biological_Process_2025	Positive Regulation of Gene Expression (GO:0010628)	1/436	4.487136e-01	4.633059e-01	0	0	1.727498e+00	1.384366e+00	TFRC
GO_Biological_Process_2025	Negative Regulation of Apoptotic Process (GO:0043066)	1/475	4.776480e-01	4.911846e-01	0	0	1.582197e+00	1.169056e+00	TFRC
GO_Biological_Process_2025	Nervous System Development (GO:0007399)	1/480	4.812501e-01	4.928932e-01	0	0	1.565280e+00	1.144796e+00	DPF2
GO_Biological_Process_2025	Regulation of DNA-templated Transcription (GO:0006355)	3/2139	5.630001e-01	5.743053e-01	0	0	1.043832e+00	5.996559e-01	PSMD9;PHF5A;DPF2
GO_Biological_Process_2025	Protein Metabolic Process (GO:0019538)	1/614	5.693436e-01	5.784531e-01	0	0	1.214707e+00	6.842094e-01	RPL39
GO_Biological_Process_2025	Positive Regulation of Intracellular Signal Transduction (GO:1902533)	1/652	5.915791e-01	5.986497e-01	0	0	1.141557e+00	5.992719e-01	TFRC
GO_Biological_Process_2025	Regulation of Apoptotic Process (GO:0042981)	1/704	6.202222e-01	6.251446e-01	0	0	1.054273e+00	5.036024e-01	TFRC
GO_Biological_Process_2025	Regulation of Cell Population Proliferation (GO:0042127)	1/769	6.533138e-01	6.558961e-01	0	0	9.617889e-01	4.094313e-01	TFRC
GO_Biological_Process_2025	Regulation of Gene Expression (GO:0010468)	1/1127	7.913386e-01	7.913386e-01	0	0	6.437696e-01	1.506610e-01	TFRC
