## Supplementary material for "Fatty Acid β-oxidation and Ferroptosis Define a Survival-Productivity Trade Off in CHO fed-Batch Bioreactors": GO_Biological_Process_2025.Mouse.enrichr.reports.txt

Gene_set	Term	Overlap	P-value	Adjusted P-value	Old P-value	Old Adjusted P-value	Odds Ratio	Combined Score	Genes
GO_Biological_Process_2025	Negative Regulation of Ferroptosis (GO:0110076)	2/8	3.915204e-06	2.305807e-04	0	0	1.110333e+03	1.382436e+04	NQO1;FTH1
GO_Biological_Process_2025	Regulation of Ferroptosis (GO:0110075)	2/11	7.686024e-06	2.305807e-04	0	0	7.401111e+02	8.715628e+03	NQO1;FTH1
GO_Biological_Process_2025	Regulation of Interleukin-1 Alpha Production (GO:0032650)	1/5	1.998563e-03	2.871411e-02	0	0	7.138571e+02	4.436855e+03	S100A13
GO_Biological_Process_2025	Vitamin K Metabolic Process (GO:0042373)	1/8	3.196032e-03	2.871411e-02	0	0	4.078571e+02	2.343484e+03	NQO1
GO_Biological_Process_2025	Commissural Neuron Axon Guidance (GO:0071679)	1/9	3.594909e-03	2.871411e-02	0	0	3.568571e+02	2.008476e+03	NCAM1
GO_Biological_Process_2025	Mast Cell Activation Involved in Immune Response (GO:0002279)	1/10	3.993646e-03	2.871411e-02	0	0	3.171905e+02	1.751859e+03	S100A13
GO_Biological_Process_2025	Mast Cell Degranulation (GO:0043303)	1/10	3.993646e-03	2.871411e-02	0	0	3.171905e+02	1.751859e+03	S100A13
GO_Biological_Process_2025	Mast Cell Mediated Immunity (GO:0002448)	1/11	4.392244e-03	2.871411e-02	0	0	2.854571e+02	1.549437e+03	S100A13
GO_Biological_Process_2025	Mitochondrial Electron Transport, Cytochrome C to Oxygen (GO:0006123)	1/13	5.189022e-03	2.871411e-02	0	0	2.378571e+02	1.251416e+03	COX6C
GO_Biological_Process_2025	Removal of Superoxide Radicals (GO:0019430)	1/13	5.189022e-03	2.871411e-02	0	0	2.378571e+02	1.251416e+03	NQO1
GO_Biological_Process_2025	Cellular Response to Superoxide (GO:0071451)	1/14	5.587202e-03	2.871411e-02	0	0	2.195495e+02	1.138864e+03	NQO1
GO_Biological_Process_2025	Nitric Oxide Biosynthetic Process (GO:0006809)	1/15	5.985243e-03	2.871411e-02	0	0	2.038571e+02	1.043434e+03	NQO1
GO_Biological_Process_2025	Ubiquinone Metabolic Process (GO:0006743)	1/16	6.383144e-03	2.871411e-02	0	0	1.902571e+02	9.615776e+02	NQO1
GO_Biological_Process_2025	Negative Regulation of Fibroblast Proliferation (GO:0048147)	1/17	6.780906e-03	2.871411e-02	0	0	1.783571e+02	8.906522e+02	FTH1
GO_Biological_Process_2025	Synaptic Transmission, Cholinergic (GO:0007271)	1/18	7.178529e-03	2.871411e-02	0	0	1.678571e+02	8.286538e+02	NQO1
GO_Biological_Process_2025	Iron Ion Transport (GO:0006826)	1/20	7.973357e-03	2.990009e-02	0	0	1.501729e+02	7.255830e+02	FTH1
GO_Biological_Process_2025	Nitric Oxide Metabolic Process (GO:0046209)	1/22	8.767628e-03	3.094457e-02	0	0	1.358571e+02	6.435130e+02	NQO1
GO_Biological_Process_2025	Negative Regulation of Programmed Cell Death (GO:0043069)	2/382	9.440914e-03	3.146971e-02	0	0	1.720351e+01	8.021484e+01	NQO1;FTH1
GO_Biological_Process_2025	Fat-Soluble Vitamin Metabolic Process (GO:0006775)	1/26	1.035450e-02	3.225262e-02	0	0	1.140971e+02	5.214620e+02	NQO1
GO_Biological_Process_2025	Maturation of SSU-rRNA Frm Tricistronic rRNA Trnscpt (GO:0000462)	1/27	1.075087e-02	3.225262e-02	0	0	1.097033e+02	4.972596e+02	UTP6
GO_Biological_Process_2025	Positive Regulation of Gene Expression (GO:0010628)	2/436	1.216992e-02	3.364082e-02	0	0	1.502151e+01	6.622663e+01	FUBP1;S100A13
GO_Biological_Process_2025	Transition Metal Ion Transport (GO:0000041)	1/31	1.233497e-02	3.364082e-02	0	0	9.505714e+01	4.178063e+02	FTH1
GO_Biological_Process_2025	Superoxide Metabolic Process (GO:0006801)	1/37	1.470695e-02	3.624432e-02	0	0	7.919048e+01	3.341391e+02	NQO1
GO_Biological_Process_2025	Glutathione Metabolic Process (GO:0006749)	1/38	1.510180e-02	3.624432e-02	0	0	7.704633e+01	3.230508e+02	GSTA5
GO_Biological_Process_2025	Maturation of SSU-rRNA (GO:0030490)	1/38	1.510180e-02	3.624432e-02	0	0	7.704633e+01	3.230508e+02	UTP6
GO_Biological_Process_2025	Energy Derivation by Oxidation of Organic Compounds (GO:0015980)	1/40	1.589107e-02	3.667171e-02	0	0	7.308791e+01	3.027300e+02	COX6C
GO_Biological_Process_2025	Lysosome Localization (GO:0032418)	1/42	1.667980e-02	3.706622e-02	0	0	6.951568e+01	2.845664e+02	S100A13
GO_Biological_Process_2025	Regulation of Fibroblast Proliferation (GO:0048145)	1/46	1.825558e-02	3.911911e-02	0	0	6.332381e+01	2.535032e+02	FTH1
GO_Biological_Process_2025	Epithelial to Mesenchymal Transition (GO:0001837)	1/51	2.022221e-02	4.183906e-02	0	0	5.697714e+01	2.222663e+02	NCAM1
GO_Biological_Process_2025	Negative Regulation of Protein Catabolic Process (GO:0042177)	1/53	2.100790e-02	4.201579e-02	0	0	5.478022e+01	2.116082e+02	NQO1
GO_Biological_Process_2025	Mesenchymal Cell Differentiation (GO:0048762)	1/58	2.296970e-02	4.445748e-02	0	0	4.996241e+01	1.885371e+02	NCAM1
GO_Biological_Process_2025	Positive Regulation of Interleukin-1 Production (GO:0032732)	1/63	2.492806e-02	4.537137e-02	0	0	4.592166e+01	1.695318e+02	S100A13
GO_Biological_Process_2025	Aerobic Electron Transport Chain (GO:0019646)	1/64	2.531932e-02	4.537137e-02	0	0	4.519048e+01	1.661287e+02	COX6C
GO_Biological_Process_2025	Mitochondrial ATP Synthesis Coupled Electron Transport (GO:0042775)	1/65	2.571044e-02	4.537137e-02	0	0	4.448214e+01	1.628428e+02	COX6C
GO_Biological_Process_2025	Ribosomal Small Subunit Biogenesis (GO:0042274)	1/85	3.350411e-02	5.584018e-02	0	0	3.385714e+01	1.149818e+02	UTP6
GO_Biological_Process_2025	Cellular Respiration (GO:0045333)	1/85	3.350411e-02	5.584018e-02	0	0	3.385714e+01	1.149818e+02	COX6C
GO_Biological_Process_2025	Cellular Response to Chemical Stress (GO:0062197)	1/100	3.931350e-02	6.375163e-02	0	0	2.870563e+01	9.289679e+01	NQO1
GO_Biological_Process_2025	Negative Regulation of Catabolic Process (GO:0009895)	1/120	4.701183e-02	7.109299e-02	0	0	2.385714e+01	7.293978e+01	NQO1
GO_Biological_Process_2025	Ribonucleoprotein Complex Biogenesis (GO:0022613)	1/120	4.701183e-02	7.109299e-02	0	0	2.385714e+01	7.293978e+01	UTP6
GO_Biological_Process_2025	Cellular Response to Oxidative Stress (GO:0034599)	1/121	4.739533e-02	7.109299e-02	0	0	2.365714e+01	7.213611e+01	NQO1
GO_Biological_Process_2025	Regulation of Protein Catabolic Process (GO:0042176)	1/129	5.045843e-02	7.384161e-02	0	0	2.216964e+01	6.621198e+01	NQO1
GO_Biological_Process_2025	Negative Regulation of Protein Metabolic Process (GO:0051248)	1/146	5.693893e-02	8.134132e-02	0	0	1.955369e+01	5.603651e+01	NQO1
GO_Biological_Process_2025	Axon Guidance (GO:0007411)	1/152	5.921690e-02	8.262824e-02	0	0	1.877105e+01	5.305728e+01	NCAM1
GO_Biological_Process_2025	Ribosome Biogenesis (GO:0042254)	1/161	6.262484e-02	8.539751e-02	0	0	1.770714e+01	4.905929e+01	UTP6
GO_Biological_Process_2025	Regulation of Macromolecule Biosynthetic Process (GO:0010556)	1/170	6.602197e-02	8.709838e-02	0	0	1.675655e+01	4.554041e+01	FUBP1
GO_Biological_Process_2025	Regulation of Cytokine Production (GO:0001817)	1/172	6.677543e-02	8.709838e-02	0	0	1.655890e+01	4.481533e+01	S100A13
GO_Biological_Process_2025	Positive Regulation of Canonical NF-kappaB Signal Transduction (GO:0043123)	1/204	7.875856e-02	1.005428e-01	0	0	1.392611e+01	3.539137e+01	S100A13
GO_Biological_Process_2025	Regulation of Signal Transduction (GO:0009966)	1/211	8.136185e-02	1.017023e-01	0	0	1.345714e+01	3.376194e+01	NCAM1
GO_Biological_Process_2025	Chemical Synaptic Transmission (GO:0007268)	1/260	9.940535e-02	1.217208e-01	0	0	1.088417e+01	2.512664e+01	NQO1
GO_Biological_Process_2025	Regulation of Canonical NF-kappaB Signal Transduction (GO:0043122)	1/270	1.030493e-01	1.236592e-01	0	0	1.047424e+01	2.380321e+01	S100A13
GO_Biological_Process_2025	Positive Regulation of Cytokine Production (GO:0001819)	1/325	1.228617e-01	1.445431e-01	0	0	8.671958e+00	1.818246e+01	S100A13
GO_Biological_Process_2025	Positive Regulation of Macromolecule Biosynthetic Process (GO:0010557)	1/355	1.335061e-01	1.540455e-01	0	0	7.924939e+00	1.595772e+01	FUBP1
GO_Biological_Process_2025	Negative Regulation of Cell Population Proliferation (GO:0008285)	1/379	1.419402e-01	1.606870e-01	0	0	7.412698e+00	1.447218e+01	FTH1
GO_Biological_Process_2025	Positive Regulation of Multicellular Organismal Process (GO:0051240)	1/407	1.516890e-01	1.685433e-01	0	0	6.891626e+00	1.299707e+01	S100A13
GO_Biological_Process_2025	Negative Regulation of Cellular Process (GO:0048523)	1/531	1.937071e-01	2.113168e-01	0	0	5.245822e+00	8.610534e+00	FTH1
GO_Biological_Process_2025	Positive Regulation of Intracellular Signal Transduction (GO:1902533)	1/652	2.329416e-01	2.495803e-01	0	0	4.244240e+00	6.183719e+00	S100A13
GO_Biological_Process_2025	Regulation of Cell Population Proliferation (GO:0042127)	1/769	2.692801e-01	2.834527e-01	0	0	3.575893e+00	4.691583e+00	FTH1
GO_Biological_Process_2025	Regulation of Gene Expression (GO:0010468)	1/1127	3.712882e-01	3.840912e-01	0	0	2.393555e+00	2.371478e+00	FUBP1
GO_Biological_Process_2025	Regulation of DNA-templated Transcription (GO:0006355)	1/2139	5.954855e-01	6.055784e-01	0	0	1.192971e+00	6.184101e-01	FUBP1
GO_Biological_Process_2025	Regulation of Transcription by RNA Polymerase II (GO:0006357)	1/2250	6.151685e-01	6.151685e-01	0	0	1.127041e+00	5.475829e-01	FUBP1
