## Supplementary material for "Fatty Acid β-oxidation and Ferroptosis Define a Survival-Productivity Trade Off in CHO fed-Batch Bioreactors": HNP-006_Cytiva_Feeds_D05_vs_HNP-006_BSEL_Feeds_D05_merged_to_KEGG_colour-tool.tsv

Q8BT60	Cpne3	Copine-3	K24524	#008080
O43432;Q80XI3	EIF4G3;Eif4g3	Eukaryotic translation initiation factor 4 gamma 3	K03260	#008080
P56394	Cox17	Cytochrome c oxidase copper chaperone	K02260	#008080
Q5NVM0	CAPZA1	F-actin-capping protein subunit alpha-1	K10364	#008080
Q9JI85	Nucb2	Nucleobindin-2	K20371	#008080
Q9H8Y8	GORASP2	Golgi reassembly-stacking protein 2	K26797	#008080
P97822;Q5XIE0;Q9BTT0	Anp32e;Anp32e;ANP32E	Acidic leucine-rich nuclear phosphoprotein 32 family member E	K18648	#008080
P97765;Q8R478	Wbp2	WW domain-binding protein 2	K22524	#008080
Q8BGD9	Eif4b	Eukaryotic translation initiation factor 4B	K03258	#008080
O35346;P34152	Ptk2	Focal adhesion kinase 1	K05725	#008080
Q9NRG9	AAAS	Aladin	K14320	#008080
Q2TBR6;Q9NQP4	PFDN4	Prefoldin subunit 4	K09550	#008080
Q24K02	IDE	Insulin-degrading enzyme	K01408	#008080
P17480;P25976;P25977	UBTF;Ubtf;Ubtf	Nucleolar transcription factor 1	K09273	#008080
O62699;P35228;Q27995	NOS2	Nitric oxide synthase, inducible;Nitric oxide synthase, inducible;Nitric oxide synthase, inducible	K13241	#008080
Q5R4M1;Q9BPX5	ARPC5L	Actin-related protein 2/3 complex subunit 5-like protein	K05754	#008080
Q9BVP2	GNL3	Guanine nucleotide-binding protein-like 3	K14538	#008080
O08739;Q01432	Ampd3;AMPD3	AMP deaminase 3	K01490	#008080
A5PK51;Q8CC86	NAPRT;Naprt	Nicotinate phosphoribosyltransferase	K00763	#008080
P04264	KRT1	Keratin, type II cytoskeletal 1	K07605	#008080
Q91YP0	L2hgdh	L-2-hydroxyglutarate dehydrogenase, mitochondrial	K00109	#008080
Q9NUB1	ACSS1	Acetyl-coenzyme A synthetase 2-like, mitochondrial	K01895	#008080
Q3ZBL4;Q4R6V9;Q562C6;Q5RBR4;Q9JHQ5;Q9NQ48	LZTFL1;LZTFL1;Lztfl1;LZTFL1;Lztfl1;LZTFL1	Leucine zipper transcription factor-like protein 1	K19400	#008080
P40937;Q9D0F6	RFC5;Rfc5	Replication factor C subunit 5	K10756	#008080
Q8TD57	DNAH3	Dynein axonemal heavy chain 3	K10408	#008080
Q3SZD4;Q4VBE8	WDR18;Wdr18	WD repeat-containing protein 18	K14829	#008080
Q1RMW1;Q5U203;Q969M7;Q9CY34	UBE2F;Ube2f;UBE2F;Ube2f	NEDD8-conjugating enzyme UBE2F	K10687	#008080
Q5NVN0	PKM	Pyruvate kinase PKM	K00873	#008080
P55065	Pltp	Phospholipid transfer protein	K08761	#FA8072
P18265;P49840	Gsk3a;GSK3A	Glycogen synthase kinase-3 alpha	K08822	#FA8072
Q9QZK5;Q9R118	Htra1	Serine protease HTRA1	K08784	#FA8072
Q5R6W3;Q96H35;Q9CR83	RBM18;RBM18;Rbm18	Probable RNA-binding protein 18	K24527	#FA8072
P31661	SLC6A8	Sodium- and chloride-dependent creatine transporter 1	K05041	#FA8072
P51647	Aldh1a1	Aldehyde dehydrogenase 1A1	K07249	#FA8072
P30533	LRPAP1	Alpha-2-macroglobulin receptor-associated protein	K22290	#FA8072
Q17QJ1	ACSF2	Medium-chain acyl-CoA ligase ACSF2, mitochondrial	K23617	#FA8072
Q96IU4	ABHD14B	Putative protein-lysine deacylase ABHD14B	K13706	#FA8072
P20000	ALDH2	Aldehyde dehydrogenase, mitochondrial	K00128	#FA8072
O60927;Q5TM51;Q7YR30	PPP1R11	E3 ubiquitin-protein ligase PPP1R11	K17553	#FA8072
Q8NG48	LINS1	Protein Lines homolog 1	K22533	#FA8072
P21956;P70490	Mfge8	Lactadherin	K17253	#FA8072
P00352;Q8HYE4	ALDH1A1	Aldehyde dehydrogenase 1A1	K07249	#FA8072
P00713	LALBA	Alpha-lactalbumin	K00704	#FA8072
P19637	Plat	Tissue-type plasminogen activator	K01343	#FA8072
P21980	TGM2	Protein-glutamine gamma-glutamyltransferase 2	K05625	#FA8072
Q9WVK7	Hadh	Hydroxyacyl-coenzyme A dehydrogenase, mitochondrial	K00022	#FA8072
Q2KJ32	SELENBP1	Methanethiol oxidase	K17285	#FA8072
O60664;Q5RAV8	PLIN3	Perilipin-3	K20287	#FA8072
P49923	LPL	Lipoprotein lipase	K01059	#FA8072
Q9CYD3	Crtap	Cartilage-associated protein	K19606	#FA8072
Q6PB93	Galnt2	Polypeptide N-acetylgalactosaminyltransferase 2	K00710	#FA8072
Q29448	HMGCL	Hydroxymethylglutaryl-CoA lyase, mitochondrial	K01640	#FA8072
Q6P7S1	Asah1	Acid ceramidase	K12348	#FA8072
P21981	Tgm2	Protein-glutamine gamma-glutamyltransferase 2	K05625	#FA8072
Q8BJS4;Q9UH99	Sun2;SUN2	SUN domain-containing protein 2	K19347	#FA8072
O35115;O70433;Q2KI95	Fhl2;Fhl2;FHL2	Four and a half LIM domains protein 2	K14380	#FA8072
Q8SQ23	PLAT	Tissue-type plasminogen activator	K01343	#FA8072
Q32L93;Q99L27;Q9P2T1	GMPR2;Gmpr2;GMPR2	GMP reductase 2	K00364	#FA8072
Q9CQA0	Cenpm	Centromere protein M	K11505	#FA8072
P11276	Fn1	Fibronectin	K05717	#FA8072
Q8K370	Acad10	Acyl-CoA dehydrogenase family member 10	K11729	#FA8072
P42765;Q5RES5	ACAA2	3-ketoacyl-CoA thiolase, mitochondrial;3-ketoacyl-CoA thiolase, mitochondrial	K07508	#FA8072
Q62465	Vat1	Synaptic vesicle membrane protein VAT-1 homolog	K23167	#FA8072
Q06210	GFPT1	Glutamine--fructose-6-phosphate aminotransferase [isomerizing] 1	K00820	#FA8072
P43406	Itgav	Integrin alpha-V	K06487	#FA8072
Q61425	Hadh	Hydroxyacyl-coenzyme A dehydrogenase, mitochondrial	K00022	#FA8072
Q9NP94	SLC39A2	Zinc transporter ZIP2	K14709	#FA8072
P05371	Clu	Clusterin	K17252	#FA8072
O95169;P0CB85;P0CB86;Q02372;Q0MQE6;Q0MQE7;Q9D6J5	NDUFB8;NDUFB8;NDUFB8;NDUFB8;NDUFB8;NDUFB8;Ndufb8	NADH dehydrogenase [ubiquinone] 1 beta subcomplex subunit 8, mitochondrial;NADH dehydrogenase [ubiquinone] 1 beta subcomplex subunit 8, mitochondrial;NADH dehydrogenase [ubiquinone] 1 beta subcomplex subunit 8, mitochondrial;NADH dehydrogenase [ubiquinone] 1 beta subcomplex subunit 8, mitochondrial;NADH dehydrogenase [ubiquinone] 1 beta subcomplex subunit 8, mitochondrial;NADH dehydrogenase [ubiq…	K03964	#FA8072
Q5H8C1	FREM1	FRAS1-related extracellular matrix protein 1	K23380	#FA8072
Q6IMF3	Krt1	Keratin, type II cytoskeletal 1	K07605	#FA8072
Q9CRA5;Q9ERE4;Q9H4A6	Golph3;Golph3;GOLPH3	Golgi phosphoprotein 3	K15620	#FA8072
P49257	LMAN1	Protein ERGIC-53	K10080	#FA8072
