## Supplementary material for "Fatty Acid β-oxidation and Ferroptosis Define a Survival-Productivity Trade Off in CHO fed-Batch Bioreactors": HNP-006_Cytiva_Feeds_D07_vs_HNP-006_BSEL_Feeds_D07_merged_to_KEGG_colour-tool.tsv

P24527;P30349	Lta4h	Leukotriene A-4 hydrolase	K01254	#008080
Q61425	Hadh	Hydroxyacyl-coenzyme A dehydrogenase, mitochondrial	K00022	#008080
Q3T0R7	ACAA2	3-ketoacyl-CoA thiolase, mitochondrial	K07508	#008080
Q62465	Vat1	Synaptic vesicle membrane protein VAT-1 homolog	K23167	#008080
P05386;Q56K14	RPLP1	Large ribosomal subunit protein P1	K02942	#008080
Q9Z1X1	Esyt1	Extended synaptotagmin-1	K28063	#008080
O88487;Q0III3;Q13409;Q5NVM2;Q62871	Dync1i2;DYNC1I2;DYNC1I2;DYNC1I2;Dync1i2	Cytoplasmic dynein 1 intermediate chain 2	K10415	#008080
Q80W21	Gstm7	Glutathione S-transferase Mu 7	K00799	#008080
Q16555;Q5R9Y6	DPYSL2	Dihydropyrimidinase-related protein 2	K07528	#008080
O75083	WDR1	WD repeat-containing protein 1	K24736	#008080
P46821	MAP1B	Microtubule-associated protein 1B	K10429	#008080
P50408;Q28029;Q9D1K2	Atp6v1f;ATP6V1F;Atp6v1f	V-type proton ATPase subunit F	K02151	#008080
O18751;P00489;P11217;P79334;Q8HXW4	PYGM	Glycogen phosphorylase, muscle form;Glycogen phosphorylase, muscle form;Glycogen phosphorylase, muscle form;Glycogen phosphorylase, muscle form;Glycogen phosphorylase, muscle form	K00688	#008080
P61211;P61212	Arl1	ADP-ribosylation factor-like protein 1	K07942	#008080
Q7TPR4;Q9Z1P2	Actn1	Alpha-actinin-1	K05699	#008080
P04275	VWF	von Willebrand factor	K03900	#008080
Q06AV1	NNMT	Nicotinamide N-methyltransferase	K00541	#008080
Q75Q41	Tomm22	Mitochondrial import receptor subunit TOM22 homolog	K17769	#008080
Q62165	Dag1	Dystroglycan 1	K06265	#008080
O95352;Q641Y5;Q9D906	ATG7;Atg7;Atg7	Ubiquitin-like modifier-activating enzyme ATG7	K08337	#008080
P31040;Q5R616	SDHA	Succinate dehydrogenase [ubiquinone] flavoprotein subunit, mitochondrial;Succinate dehydrogenase [ubiquinone] flavoprotein subunit, mitochondrial	K00234	#008080
Q9UI26	IPO11	Importin-11	K25201	#008080
Q62167	Ddx3x	ATP-dependent RNA helicase DDX3X	K11594	#008080
Q13541;Q60876;Q62622	EIF4EBP1;Eif4ebp1;Eif4ebp1	Eukaryotic translation initiation factor 4E-binding protein 1	K07205	#008080
Q6U6G5	Zc3h15	Zinc finger CCCH domain-containing protein 15	K27706	#008080
P19096	Fasn	Fatty acid synthase	K00665	#008080
Q09143	Slc7a1	High affinity cationic amino acid transporter 1	K13863	#008080
P08430	Ugt1a6	UDP-glucuronosyltransferase 1-6	K00699	#008080
Q9R233	Tapbp	Tapasin	K08058	#008080
Q5R5S4;Q99460	PSMD1	26S proteasome non-ATPase regulatory subunit 1	K03032	#008080
Q91VM9	Ppa2	Inorganic pyrophosphatase 2, mitochondrial	K01507	#008080
O88746	Tom1	Target of Myb1 membrane trafficking protein	K26401	#008080
A6QLU7	TCAF2	TRPM8 channel-associated factor 2	K27948	#008080
Q4U471	CALU	Calumenin	K23901	#008080
Q5RK27;Q9WVL3	Slc12a7	Solute carrier family 12 member 7	K13627	#008080
P84817;Q9CQ92	Fis1	Mitochondrial fission 1 protein	K17969	#008080
P49588	AARS1	Alanine--tRNA ligase, cytoplasmic	K01872	#008080
P00352;Q8HYE4	ALDH1A1	Aldehyde dehydrogenase 1A1	K07249	#008080
P08753	Gnai3	Guanine nucleotide-binding protein G(i) subunit alpha-3	K04630	#008080
Q99J45	Nrbp1	Nuclear receptor-binding protein	K08875	#008080
Q2T9Y6	GCLM	Glutamate--cysteine ligase regulatory subunit	K11205	#008080
P59764	Dock4	Dedicator of cytokinesis protein 4	K17697	#008080
Q92626	PXDN	Peroxidasin homolog	K19511	#008080
Q9Z2C4	Mtmr1	Myotubularin-related protein 1	K18081	#008080
P47860	Pfkp	ATP-dependent 6-phosphofructokinase, platelet type	K00850	#008080
Q24K02	IDE	Insulin-degrading enzyme	K01408	#008080
Q9R0H0	Acox1	Peroxisomal acyl-coenzyme A oxidase 1	K00232	#008080
Q5E948	Ociad1	OCIA domain-containing protein 1	K28215	#008080
P61981;P61982;P61983;P68252;Q5RC20	YWHAG;Ywhag;Ywhag;YWHAG;YWHAG	14-3-3 protein gamma	K16198	#008080
Q15012;Q4R4I5;Q5RAH0;Q6P501	LAPTM4A;LAPTM4A;LAPTM4A;Laptm4a	Lysosomal-associated transmembrane protein 4A	K12387	#008080
Q9D1H7	Get4	Golgi to ER traffic protein 4 homolog	K23387	#008080
Q9NY33	DPP3	Dipeptidyl peptidase 3	K01277	#008080
Q3B7Z2	Osbp	Oxysterol-binding protein 1	K20456	#008080
Q8BG81	Poldip3	Polymerase delta-interacting protein 3	K22414	#008080
Q5RC59;Q96K17;Q9CQH7	BTF3L4;BTF3L4;Btf3l4	Transcription factor BTF3 homolog 4	K01527	#008080
P84089;P84090;Q3SZC0	Erh;ERH;ERH	Enhancer of rudimentary homolog	K28423	#008080
Q62786;Q9WV91	Ptgfrn	Prostaglandin F2 receptor negative regulator	K06729	#008080
Q99MW1	Stk31	Serine/threonine-protein kinase 31	K16316	#008080
Q6URW6	Myh14	Myosin-14	K10352	#008080
O35796	C1qbp	Complement component 1 Q subcomponent-binding protein, mitochondrial	K15414	#008080
Q3T100	MGST3	Glutathione S-transferase 3, mitochondrial	K00799	#008080
Q9JJ80	Rpf2	Ribosome production factor 2 homolog	K14847	#008080
Q64462	Cyp4b1	Cytochrome P450 4B1	K07426	#008080
P56212;Q712U5	Arpp19	cAMP-regulated phosphoprotein 19	K27491	#008080
O88441	Mtx2	Metaxin-2	K17776	#008080
Q9QZK5;Q9R118	Htra1	Serine protease HTRA1	K08784	#FA8072
Q0V8B6	TPP1	Tripeptidyl-peptidase 1	K01279	#FA8072
Q15257	PTPA	Serine/threonine-protein phosphatase 2A activator	K17605	#FA8072
Q9D0R4	Ddx56	Probable ATP-dependent RNA helicase DDX56	K14810	#FA8072
Q08DR0;Q5R5Z2;Q8IWS0;Q9D4J7	PHF6;PHF6;PHF6;Phf6	PHD finger protein 6	K23310	#FA8072
A2SW69;P04272;Q2Q1M6	ANXA2	Annexin A2	K17092	#FA8072
D3ZHP7;Q3U3Q1;Q6PHR2	Ulk3;Ulk3;ULK3	Serine/threonine-protein kinase ULK3	K21358	#FA8072
P97829	Cd47	Leukocyte surface antigen CD47	K06266	#FA8072
Q02369	NDUFB9	NADH dehydrogenase [ubiquinone] 1 beta subcomplex subunit 9	K03965	#FA8072
Q9Y5B9	SUPT16H	FACT complex subunit SPT16	K25639	#FA8072
O88653;Q5U204	Lamtor3	Ragulator complex protein LAMTOR3	K04370	#FA8072
Q60759	Gcdh	Glutaryl-CoA dehydrogenase, mitochondrial	K00252	#FA8072
Q8K1P9;Q9JJE7	Fads3	Fatty acid desaturase 3	K10225	#FA8072
Q32PI6;Q9DCU6	MRPL4;Mrpl4	Large ribosomal subunit protein uL4m	K02926	#FA8072
Q6AXQ5	Pde12	2',5'-phosphodiesterase 12	K19612	#FA8072
Q3SWX2	ACOT9	Acyl-coenzyme A thioesterase 9, mitochondrial	K17361	#FA8072
Q4AEE3	DNASE1	Deoxyribonuclease-1	K11994	#FA8072
Q3ZCJ2	AKR1A1	Aldo-keto reductase family 1 member A1	K00002	#FA8072
A4FV54;P35280;P55258;P61006;P61007;P61028;P70550;Q2HJI8;Q4R5P1;Q5R4A3;Q5REC9;Q92930	RAB8A;Rab8a;Rab8a;RAB8A;RAB8A;Rab8b;Rab8b;RAB8B;RAB8A;RAB8A;RAB8B;RAB8B	Ras-related protein Rab-8A;Ras-related protein Rab-8A;Ras-related protein Rab-8A;Ras-related protein Rab-8A;Ras-related protein Rab-8A;Ras-related protein Rab-8B;Ras-related protein Rab-8B;Ras-related protein Rab-8B;Ras-related protein Rab-8A;Ras-related protein Rab-8A;Ras-related protein Rab-8B;Ras-related protein Rab-8B	K07901	#FA8072
Q9D0M0	Exosc7	Exosome complex exonuclease RRP42	K12589	#FA8072
Q96Q35	FLACC1	Flagellum-associated coiled-coil domain-containing protein 1	K25631	#FA8072
P51572;Q5R8H3;Q61335	BCAP31;BCAP31;Bcap31	B-cell receptor-associated protein 31	K14009	#FA8072
Q68DY1	ZNF626	Zinc finger protein 626	K09228	#FA8072
P08169	IGF2R	Cation-independent mannose-6-phosphate receptor	K06564	#FA8072
P97874;Q99KY4	Gak	Cyclin-G-associated kinase	K08855	#FA8072
Q32PB0	SSBP1	Single-stranded DNA-binding protein, mitochondrial	K03111	#FA8072
Q920L2	Sdha	Succinate dehydrogenase [ubiquinone] flavoprotein subunit, mitochondrial	K00234	#FA8072
Q2PG46;Q2TBQ0;Q5R4V9;Q811P6;Q8JZM0;Q8WVM0	TFB1M;TFB1M;TFB1M;Tfb1m;Tfb1m;TFB1M	Dimethyladenosine transferase 1, mitochondrial;Mitochondrial dimethyladenosine transferase 1;Dimethyladenosine transferase 1, mitochondrial;Dimethyladenosine transferase 1, mitochondrial;Dimethyladenosine transferase 1, mitochondrial;Dimethyladenosine transferase 1, mitochondrial	K15266	#FA8072
O35296	HSD3B3	NADPH-dependent 3-keto-steroid reductase HSD3B3	K00070	#FA8072
O43504;Q3SZ68;Q66X52	LAMTOR5	Ragulator complex protein LAMTOR5	K16344	#FA8072
B0BNM9;Q9JL62	GLTP;Gltp	Glycolipid transfer protein	K27685	#FA8072
Q9NYU2	UGGT1	UDP-glucose:glycoprotein glucosyltransferase 1	K11718	#FA8072
Q9DAM7	Tmem263	Transmembrane protein 263	K28438	#FA8072
O70404;Q5REQ5;Q9BV40;Q9WUF4	Vamp8;VAMP8;VAMP8;Vamp8	Vesicle-associated membrane protein 8	K08512	#FA8072
Q01968;Q6NVF0	OCRL;Ocrl	Inositol polyphosphate 5-phosphatase OCRL	K01099	#FA8072
O75116	ROCK2	Rho-associated protein kinase 2	K17388	#FA8072
Q8C522	Endod1	Endonuclease domain-containing 1 protein	K15049	#FA8072
B2GUZ1	Usp4	Ubiquitin carboxyl-terminal hydrolase 4	K11835	#FA8072
Q9H2I8	LRMDA	Leucine-rich melanocyte differentiation-associated protein	K24399	#FA8072
Q8WND5	ELP1	Elongator complex protein 1	K11373	#FA8072
Q9H0U3	MAGT1	Magnesium transporter protein 1	K19478	#FA8072
Q9QUR7	Pin1	Peptidyl-prolyl cis-trans isomerase NIMA-interacting 1	K09578	#FA8072
Q8NH49	OR4X1	Olfactory receptor 4X1	K04257	#FA8072
P82928;Q9Y2Q9	MRPS28	Small ribosomal subunit protein bS1m	K17407	#FA8072
P59114	Pcif1	mRNA (2'-O-methyladenosine-N(6)-)-methyltransferase	K17584	#FA8072
Q9H223	EHD4	EH domain-containing protein 4	K12477	#FA8072
A2RUW1;Q9QZ06	Tollip	Toll-interacting protein	K05402	#FA8072
P62072;P62073;P62074;Q2NKR1	TIMM10;Timm10;Timm10;TIMM10	Mitochondrial import inner membrane translocase subunit Tim10	K17778	#FA8072
P11216	PYGB	Glycogen phosphorylase, brain form	K00688	#FA8072
A2A368;A8MXT2;Q4R998;Q6AY37;Q96M61;Q9CWV4	MAGEB16;MAGEB17;MAGEB18;Mageb16;MAGEB18;Mageb16	Melanoma-associated antigen B16;Melanoma-associated antigen B17;Melanoma-associated antigen B18;Melanoma-associated antigen B16;Melanoma-associated antigen B18;Melanoma-associated antigen B16	K24127	#FA8072
P62070;P62071	RRAS2;Rras2	Ras-related protein R-Ras2	K07830	#FA8072
O75964;Q28852;Q5RFH0	ATP5MG	ATP synthase subunit g, mitochondrial;ATP synthase subunit g, mitochondrial;ATP synthase subunit g, mitochondrial	K02140	#FA8072
Q9P0T7	TMEM9	Proton-transporting V-type ATPase complex assembly regulator TMEM9	K26238	#FA8072
Q9JLJ2	Aldh9a1	4-trimethylaminobutyraldehyde dehydrogenase	K00149	#FA8072
Q9DC50	Crot	Peroxisomal carnitine O-octanoyltransferase	K05940	#FA8072
P05508	Mtnd4	NADH-ubiquinone oxidoreductase chain 4	K03881	#FA8072
Q29RH3;Q5RD76;Q9BQG2;Q9DCN1	NUDT12;NUDT12;NUDT12;Nudt12	NAD-capped RNA hydrolase NUDT12	K03426	#FA8072
Q6PAR5	Gapvd1	GTPase-activating protein and VPS9 domain-containing protein 1	K27566	#FA8072
O88370;Q0P5F7;Q8TBX8;Q91XU3	Pip4k2c;PIP4K2C;PIP4K2C;Pip4k2c	Phosphatidylinositol 5-phosphate 4-kinase type-2 gamma	K00920	#FA8072
A1A5P2;Q15050;Q9CYH6	Rrs1;RRS1;Rrs1	Ribosome biogenesis regulatory protein homolog	K14852	#FA8072
Q6P7A2	Ube4a	Ubiquitin conjugation factor E4 A	K10596	#FA8072
P57721;P57722	PCBP3;Pcbp3	Poly(rC)-binding protein 3	K21444	#FA8072
Q3T0H0	LCMT1	Leucine carboxyl methyltransferase 1	K18203	#FA8072
Q8C4J7	Tbl3	Transducin beta-like protein 3	K14555	#FA8072
P06762;P14901	Hmox1	Heme oxygenase 1	K00510	#FA8072
B1WBW4	Armc10	Armadillo repeat-containing protein 10	K24167	#FA8072
A9L948;D0VWQ4;P83881;P83882;P83883;P83884;Q3SZ59;Q5R9D2;Q969Q0	RPL36A;Rpl36a;RPL36A;Rpl36a;Rpl36a;RPL36A;RPL36A;RPL36AL;RPL36AL	Large ribosomal subunit protein eL42;Large ribosomal subunit protein eL42;Large ribosomal subunit protein eL42;Large ribosomal subunit protein eL42;Large ribosomal subunit protein eL42;Large ribosomal subunit protein eL42;Large ribosomal subunit protein eL42;Large ribosomal subunit protein eL42;Ribosomal protein eL42-like	K02929	#FA8072
P59281;Q9C0H5	Arhgap39;ARHGAP39	Rho GTPase-activating protein 39	K20649	#FA8072
Q12800;Q9ERA0	TFCP2;Tfcp2	Alpha-globin transcription factor CP2	K09275	#FA8072
P30533	LRPAP1	Alpha-2-macroglobulin receptor-associated protein	K22290	#FA8072
Q86UQ4	ABCA13	ATP-binding cassette sub-family A member 13	K05647	#FA8072
Q9BXB4	OSBPL11	Oxysterol-binding protein-related protein 11	K20465	#FA8072
P60762;Q5NVP9;Q6AYU1;Q9UBU8	Morf4l1;MORF4L1;Morf4l1;MORF4L1	Mortality factor 4-like protein 1	K11339	#FA8072
Q13257;Q9Z1B5	MAD2L1;Mad2l1	Mitotic spindle assembly checkpoint protein MAD2A	K02537	#FA8072
P11960;P50136	Bckdha	2-oxoisovalerate dehydrogenase subunit alpha, mitochondrial (Fragment);2-oxoisovalerate dehydrogenase subunit alpha, mitochondrial	K00166	#FA8072
Q96D71	REPS1	RalBP1-associated Eps domain-containing protein 1	K20068	#FA8072
Q15041;Q5R454;Q9JKW0	ARL6IP1;ARL6IP1;Arl6ip1	ADP-ribosylation factor-like protein 6-interacting protein 1	K24864	#FA8072
Q16739	UGCG	Ceramide glucosyltransferase	K00720	#FA8072
Q3U962	Col5a2	Collagen alpha-2(V) chain	K19721	#FA8072
P27773	Pdia3	Protein disulfide-isomerase A3	K08056	#FA8072
Q8MJU1	CASP3	Caspase-3	K02187	#FA8072
Q8K4F6;Q96P11	Nsun5;NSUN5	28S rRNA (cytosine-C(5))-methyltransferase	K15264	#FA8072
Q8BFV2	Pcid2	PCI domain-containing protein 2	K23801	#FA8072
P97346	Nxn	Nucleoredoxin	K17609	#FA8072
Q9JK91	Mlh1	DNA mismatch repair protein Mlh1	K08734	#FA8072
Q14692	BMS1	Ribosome biogenesis protein BMS1 homolog	K14569	#FA8072
O35638;Q8N3U4	Stag2;STAG2	Cohesin subunit SA-2	K06671	#FA8072
