## Supplementary material for "Fatty Acid β-oxidation and Ferroptosis Define a Survival-Productivity Trade Off in CHO fed-Batch Bioreactors": HNP-006_Cytiva_Feeds_D10_vs_HNP-006_BSEL_Feeds_D10_merged_to_KEGG_colour-tool.tsv

Q5I1X5	Ppp1r13l	RelA-associated inhibitor	K27356	#008080
Q5U4E8;Q922X9;Q99MI9	Prmt7	Protein arginine N-methyltransferase 7	K11438	#008080
Q96RR1	TWNK	Twinkle mtDNA helicase	K17680	#008080
Q8CE93	Calhm4	Calcium homeostasis modulator protein 4	K19739	#008080
Q5S007	LRRK2	Leucine-rich repeat serine/threonine-protein kinase 2	K08844	#008080
Q9EQR2	Agps	Alkyldihydroxyacetonephosphate synthase, peroxisomal	K00803	#008080
P20000	ALDH2	Aldehyde dehydrogenase, mitochondrial	K00128	#008080
Q5RKV6	EXOSC6	Exosome complex component MTR3	K12587	#008080
A6QP01;P62341;P62342;Q1H5H1	SELENOT;SELENOT;Selenot;Selenot	Thioredoxin reductase-like selenoprotein T	K22366	#008080
Q62283	Tspan7	Tetraspanin-7	K06571	#008080
O75940;Q3T045;Q4QQU6;Q5R591;Q8BGT7	SMNDC1;SMNDC1;Smndc1;SMNDC1;Smndc1	Survival of motor neuron-related-splicing factor 30	K12839	#008080
Q80XK6;Q96BY7	Atg2b;ATG2B	Autophagy-related protein 2 homolog B	K17906	#008080
P97314;Q16527;Q32LE9;Q62908	Csrp2;CSRP2;CSRP2;Csrp2	Cysteine and glycine-rich protein 2	K09377	#008080
Q9JLJ2	Aldh9a1	4-trimethylaminobutyraldehyde dehydrogenase	K00149	#FA8072
P02804	MT1	Metallothionein-1	K14739	#FA8072
Q8NEV4	MYO3A	Myosin-IIIa	K08834	#FA8072
Q5NVN0	PKM	Pyruvate kinase PKM	K00873	#FA8072
Q86UQ4	ABCA13	ATP-binding cassette sub-family A member 13	K05647	#FA8072
Q811Q2	Clic6	Chloride intracellular channel protein 6	K05026	#FA8072
P26882	PPID	Peptidyl-prolyl cis-trans isomerase D	K05864	#FA8072
O35115;O70433;Q2KI95	Fhl2;Fhl2;FHL2	Four and a half LIM domains protein 2	K14380	#FA8072
Q9CPZ8	Cmc1	COX assembly mitochondrial protein homolog	K18171	#FA8072
O75503	CLN5	Ceroid-lipofuscinosis neuronal protein 5	K12390	#FA8072
P49588	AARS1	Alanine--tRNA ligase, cytoplasmic	K01872	#FA8072
Q8C4Y3	Nelfb	Negative elongation factor B	K15180	#FA8072
O95214;Q32PD8;Q5RDE9;Q6PDU4;Q9CQ74	LEPROTL1;LEPROTL1;LEPROTL1;Leprotl1;Leprotl1	Leptin receptor overlapping transcript-like 1	K28212	#FA8072
P59325	Eif5	Eukaryotic translation initiation factor 5	K03262	#FA8072
Q920D2	Dhfr	Dihydrofolate reductase	K00287	#FA8072
Q9DCX8	Iyd	Iodotyrosine deiodinase 1	K17231	#FA8072
Q2KJD3;Q5BJP2;Q5RE65;Q9JHS9;Q9P013	CWC15;Cwc15;CWC15;Cwc15;CWC15	Spliceosome-associated protein CWC15 homolog	K12863	#FA8072
O54775;Q99PP0	Ccn4	CCN family member 4	K22471	#FA8072
Q9EQV6	Tpp1	Tripeptidyl-peptidase 1	K01279	#FA8072
Q3T093	NECAP1	Adaptin ear-binding coat-associated protein 1	K20069	#FA8072
Q2VL90	CD163	Scavenger receptor cysteine-rich type 1 protein M130	K06545	#FA8072
