## Supplementary material for "Fatty Acid β-oxidation and Ferroptosis Define a Survival-Productivity Trade Off in CHO fed-Batch Bioreactors": HNP-006_Cytiva_Feeds_D12_vs_HNP-006_BSEL_Feeds_D12_merged_to_KEGG_colour-tool.tsv

Q86UU1	PHLDB1	Pleckstrin homology-like domain family B member 1	K23794	#008080
Q13443;Q61072	ADAM9;Adam9	Disintegrin and metalloproteinase domain-containing protein 9	K06834	#008080
D4A7N1;Q91VN4	Chchd6	MICOS complex subunit Mic25	K17564	#008080
B1H267;Q3ZBM5;Q9Y5X3	Snx5;SNX5;SNX5	Sorting nexin-5	K17920	#008080
P19639	Gstm3	Glutathione S-transferase Mu 3	K00799	#008080
Q9NTJ4	MAN2C1	Alpha-mannosidase 2C1	K01191	#008080
Q3T189	SDHB	Succinate dehydrogenase [ubiquinone] iron-sulfur subunit, mitochondrial	K00235	#008080
Q9ESV0	Ddx24	ATP-dependent RNA helicase DDX24	K14805	#008080
O95400;Q9CWK3	CD2BP2;Cd2bp2	CD2 antigen cytoplasmic tail-binding protein 2	K13099	#008080
Q9H2I8	LRMDA	Leucine-rich melanocyte differentiation-associated protein	K24399	#FA8072
P11116	LGALS1	Galectin-1	K06830	#FA8072
Q5SW19	Cluh	Clustered mitochondria protein homolog	K03255	#FA8072
P52480	Pkm	Pyruvate kinase PKM	K00873	#FA8072
Q9DAR7	Dcps	m7GpppX diphosphatase	K12584	#FA8072
Q3ZBJ3	FXYD7	FXYD domain-containing ion transport regulator 7	K13364	#FA8072
Q5RAL9;Q96EK6;Q9JK38	GNPNAT1;GNPNAT1;Gnpnat1	Glucosamine 6-phosphate N-acetyltransferase	K00621	#FA8072
P18052;P18433;Q03348	Ptpra;PTPRA;Ptpra	Receptor-type tyrosine-protein phosphatase alpha	K18032	#FA8072
A0A0G2JV04;Q8BMI3;Q9NZ52	Gga3;Gga3;GGA3	ADP-ribosylation factor-binding protein GGA3	K12404	#FA8072
Q62070	Pim2	Serine/threonine-protein kinase pim-2	K08806	#FA8072
P80015	AZU1	Azurocidin	K24665	#FA8072
P51570	GALK1	Galactokinase	K00849	#FA8072
P31254	Uba1y	Ubiquitin-like modifier-activating enzyme 1 Y	K03178	#FA8072
P49915	GMPS	GMP synthase [glutamine-hydrolyzing]	K01951	#FA8072
Q9CQA0	Cenpm	Centromere protein M	K11505	#FA8072
A2AQ07	Tubb1	Tubulin beta-1 chain	K07375	#FA8072
Q6PAM0	Prkab2	5'-AMP-activated protein kinase subunit beta-2	K07199	#FA8072
Q16832;Q62371	DDR2;Ddr2	Discoidin domain-containing receptor 2	K05125	#FA8072
Q9NPH2	ISYNA1	Inositol-3-phosphate synthase 1	K01858	#FA8072
Q9Z248	Aebp2	Zinc finger protein AEBP2	K17452	#FA8072
O95926;Q4QRB2;Q9D198	SYF2;Syf2;Syf2	Pre-mRNA-splicing factor SYF2	K12868	#FA8072
O43752;Q5R6Q2;Q63635;Q9JKK1	STX6;STX6;Stx6;Stx6	Syntaxin-6	K08498	#FA8072
P02804	MT1	Metallothionein-1	K14739	#FA8072
P15170	GSPT1	Eukaryotic peptide chain release factor GTP-binding subunit ERF3A	K03267	#FA8072
Q9MZV6	CASP1	Caspase-1	K04394	#FA8072
Q3ZBV8	TARS1	Threonine--tRNA ligase 1, cytoplasmic	K01868	#FA8072
O75019	LILRA1	Leukocyte immunoglobulin-like receptor subfamily A member 1	K06512	#FA8072
Q0VGY8;Q6F6B3;Q9C0D5	Tanc1;Tanc1;TANC1	Protein TANC1	K26456	#FA8072
Q8K1R7;Q8TD19	Nek9;NEK9	Serine/threonine-protein kinase Nek9	K20878	#FA8072
Q8CJF7	Ahctf1	Protein ELYS	K25129	#FA8072
E9Q6J5;Q5SQY2;Q6AYJ2;Q8NFC6;Q96IK1	Bod1l;Bod1;Bod1;BOD1L1;BOD1	Biorientation of chromosomes in cell division protein 1-like 1;Biorientation of chromosomes in cell division protein 1;Biorientation of chromosomes in cell division protein 1;Biorientation of chromosomes in cell division protein 1-like 1;Biorientation of chromosomes in cell division protein 1	K27262	#FA8072
Q9JK91	Mlh1	DNA mismatch repair protein Mlh1	K08734	#FA8072
Q3ZBH9	MCM7	DNA replication licensing factor MCM7	K02210	#FA8072
P04041	Gpx1	Glutathione peroxidase 1	K00432	#FA8072
Q62130	Ptpn14	Tyrosine-protein phosphatase non-receptor type 14	K18025	#FA8072
Q07891	TFRC	Transferrin receptor protein 1	K06503	#FA8072
Q8VHL1	Setd7	Histone-lysine N-methyltransferase SETD7	K11431	#FA8072
Q8TD57	DNAH3	Dynein axonemal heavy chain 3	K10408	#FA8072
A6NCV1	OR6C74	Olfactory receptor 6C74	K04257	#FA8072
P11352	Gpx1	Glutathione peroxidase 1	K00432	#FA8072
P54276	Msh6	DNA mismatch repair protein Msh6	K08737	#FA8072
P59281;Q9C0H5	Arhgap39;ARHGAP39	Rho GTPase-activating protein 39	K20649	#FA8072
O14617;O54774;Q865S1	AP3D1;Ap3d1;AP3D1	AP-3 complex subunit delta-1	K12396	#FA8072
Q8BH69	Sephs1	Selenide, water dikinase 1	K01008	#FA8072
