## Supplementary material for "Fatty Acid β-oxidation and Ferroptosis Define a Survival-Productivity Trade Off in CHO fed-Batch Bioreactors": HNP-006_Cytiva_Feeds_D14_vs_HNP-006_BSEL_Feeds_D14_merged_to_KEGG_colour-tool.tsv

P59764	Dock4	Dedicator of cytokinesis protein 4	K17697	#008080
Q8C522	Endod1	Endonuclease domain-containing 1 protein	K15049	#008080
Q5RAC9	ATG16L1	Autophagy-related protein 16-1	K17890	#008080
O60885;Q9ESU6	BRD4;Brd4	Bromodomain-containing protein 4	K11722	#008080
Q9D8X1	Cutc	Copper homeostasis protein cutC homolog	K06201	#008080
P51553	IDH3G	Isocitrate dehydrogenase [NAD] subunit gamma, mitochondrial	K00030	#008080
P08426	Try3	Cationic trypsin-3	K01312	#008080
Q8CGF1	Arhgap29	Rho GTPase-activating protein 29	K20644	#008080
Q63151	Acsl3	Fatty acid CoA ligase Acsl3	K01897	#008080
Q15041;Q5R454;Q9JKW0	ARL6IP1;ARL6IP1;Arl6ip1	ADP-ribosylation factor-like protein 6-interacting protein 1	K24864	#008080
A6NCV1	OR6C74	Olfactory receptor 6C74	K04257	#008080
Q6PGC1	Dhx29	ATP-dependent RNA helicase DHX29	K18995	#008080
P30285;P35426	Cdk4	Cyclin-dependent kinase 4	K02089	#008080
Q8K389;Q9JLH5	Cdk5rap2	CDK5 regulatory subunit-associated protein 2	K16542	#008080
Q8NEV4	MYO3A	Myosin-IIIa	K08834	#008080
O08579	Emd	Emerin	K12569	#008080
Q8CB44	Gramd4	GRAM domain-containing protein 4	K23554	#008080
Q96T68	SETDB2	Histone-lysine N-methyltransferase SETDB2	K18494	#008080
Q8CG14	C1s1	Complement C1s-1 subcomponent	K01331	#008080
Q68FE7	Tmem151b	Transmembrane protein 151B	K28463	#008080
F6QS54;Q3ZBL1;Q99JT9;Q9BV57	ADI1;ADI1;Adi1;ADI1	Acireductone dioxygenase	K08967	#008080
P62072;P62073;P62074;Q2NKR1	TIMM10;Timm10;Timm10;TIMM10	Mitochondrial import inner membrane translocase subunit Tim10	K17778	#008080
P0DN35	Ndufb1	NADH dehydrogenase [ubiquinone] 1 beta subcomplex subunit 1	K03957	#008080
Q8BT60	Cpne3	Copine-3	K24524	#008080
A2A761	Zfp69	Zinc finger protein 69	K09228	#008080
P36969;Q32QL6;Q4AEG9;Q4AEH0;Q4AEH2	GPX4	Phospholipid hydroperoxide glutathione peroxidase	K05361	#008080
Q3SYZ4	DARS1	Aspartate--tRNA ligase, cytoplasmic	K22503	#008080
Q8VCY6;Q9NYH9	Utp6;UTP6	U3 small nucleolar RNA-associated protein 6 homolog	K14557	#008080
O43264;O54692;Q4V8C2;Q5RFM4	ZW10;Zw10;Zw10;ZW10	Centromere/kinetochore protein zw10 homolog	K11578	#008080
Q3TC93	Hs1bp3	HCLS1-binding protein 3	K24094	#008080
Q4KLH5;Q8K2K6	Agfg1	Arf-GAP domain and FG repeat-containing protein 1	K15044	#008080
A2RRU3;A7MB12;Q5REE0;Q8C7V3;Q8TED0	Utp15;UTP15;UTP15;Utp15;UTP15	U3 small nucleolar RNA-associated protein 15 homolog	K14549	#008080
P30837;P52476;Q5R6B5;Q66HF8;Q9CZS1	ALDH1B1;ALDH1B1;ALDH1B1;Aldh1b1;Aldh1b1	Aldehyde dehydrogenase X, mitochondrial;Aldehyde dehydrogenase X, mitochondrial (Fragment);Aldehyde dehydrogenase X, mitochondrial;Aldehyde dehydrogenase X, mitochondrial;Aldehyde dehydrogenase X, mitochondrial	K00128	#008080
P43487	RANBP1	Ran-specific GTPase-activating protein	K15306	#008080
P09445	EEF2	Elongation factor 2	K03234	#008080
P47823;Q13144;Q64350	EIF2B5;EIF2B5;Eif2b5	Translation initiation factor eIF-2B subunit epsilon	K03240	#008080
Q8C4J7	Tbl3	Transducin beta-like protein 3	K14555	#008080
Q0VCF9;Q3MHD2;Q5RAT5;Q9D0R8	LSM12;LSM12;LSM12;Lsm12	Protein LSM12	K23643	#008080
O97716;P10827;P63058;P63059;Q28570	THRA;THRA;Thra;Thra;THRA	Thyroid hormone receptor alpha	K05547	#008080
Q2PG46;Q2TBQ0;Q5R4V9;Q811P6;Q8JZM0;Q8WVM0	TFB1M;TFB1M;TFB1M;Tfb1m;Tfb1m;TFB1M	Dimethyladenosine transferase 1, mitochondrial;Mitochondrial dimethyladenosine transferase 1;Dimethyladenosine transferase 1, mitochondrial;Dimethyladenosine transferase 1, mitochondrial;Dimethyladenosine transferase 1, mitochondrial;Dimethyladenosine transferase 1, mitochondrial	K15266	#008080
D4A3K5;P43275	H1-1	Histone H1.1	K11275	#008080
P02804	MT1	Metallothionein-1	K14739	#FA8072
Q9P0T7	TMEM9	Proton-transporting V-type ATPase complex assembly regulator TMEM9	K26238	#FA8072
E9QAM5	Helz2	Helicase with zinc finger domain 2	K25165	#FA8072
P62993;P62994;Q5R4J7;Q60631	GRB2;Grb2;GRB2;Grb2	Growth factor receptor-bound protein 2	K04364	#FA8072
Q3U962	Col5a2	Collagen alpha-2(V) chain	K19721	#FA8072
A2VD13;Q8C2E4	Ptcd1	Pentatricopeptide repeat-containing protein 1, mitochondrial;Pentatricopeptide repeat-containing protein 1, mitochondrial	K17710	#FA8072
O08749	Dld	Dihydrolipoyl dehydrogenase, mitochondrial	K00382	#FA8072
P83870;P83871;Q7RTV0	Phf5a;Phf5a;PHF5A	PHD finger-like domain-containing protein 5A	K12834	#FA8072
Q3T0T5	JPT1	Jupiter microtubule associated homolog 1	K27587	#FA8072
