## Supplementary material for "Fatty Acid β-oxidation and Ferroptosis Define a Survival-Productivity Trade Off in CHO fed-Batch Bioreactors": Intensified_Fed-batch_D05_vs_HNP-006_BSEL_Feeds_D05_merged_to_KEGG_colour-tool.tsv

P02751	FN1	Fibronectin	K05717	#008080
A5PK51;Q8CC86	NAPRT;Naprt	Nicotinate phosphoribosyltransferase	K00763	#008080
P08010	Gstm2	Glutathione S-transferase Mu 2	K00799	#008080
Q15942	ZYX	Zyxin	K06273	#008080
P19639	Gstm3	Glutathione S-transferase Mu 3	K00799	#008080
Q68D51	DENND2C	DENN domain-containing protein 2C	K20161	#008080
Q5BK56	Gstm4	Glutathione S-transferase Mu 4	K00799	#008080
Q8IVF2	AHNAK2	Protein AHNAK2	K23934	#008080
P11276	Fn1	Fibronectin	K05717	#008080
D4A7N1;Q91VN4	Chchd6	MICOS complex subunit Mic25	K17564	#008080
Q5E9E1	PDLIM1	PDZ and LIM domain protein 1	K23353	#008080
O14787	TNPO2	Transportin-2	K18727	#008080
P49129	LAMP1	Lysosome-associated membrane glycoprotein 1	K06528	#008080
Q06AV1	NNMT	Nicotinamide N-methyltransferase	K00541	#008080
Q9D6K5	Synj2bp	Synaptojanin-2-binding protein	K20057	#008080
O95822	MLYCD	Malonyl-CoA decarboxylase, mitochondrial	K01578	#008080
Q5SV42	Serpinb1c	Leukocyte elastase inhibitor C	K23425	#008080
P04692;P09493;P42639;P58771;P58772;Q5KR49	Tpm1;TPM1;TPM1;Tpm1;TPM1;TPM1	Tropomyosin alpha-1 chain	K10373	#008080
Q28377	FN1	Fibronectin	K05717	#008080
Q8IUD2;Q99MI1	ERC1;Erc1	ELKS/Rab6-interacting/CAST family member 1	K16072	#008080
Q8R3V5	Sh3glb2	Endophilin-B2	K21269	#008080
Q9EQV6	Tpp1	Tripeptidyl-peptidase 1	K01279	#008080
Q5U1Y1;Q64008	Rab34	Ras-related protein Rab-34	K07921	#008080
P79134	ANXA6	Annexin A6	K17094	#008080
Q8BWU5;Q9WVS2	Osgep	tRNA N6-adenosine threonylcarbamoyltransferase	K01409	#008080
P22105	TNXB	Tenascin-X	K06252	#008080
P13591	NCAM1	Neural cell adhesion molecule 1	K06491	#008080
P22791	Hmgcs2	Hydroxymethylglutaryl-CoA synthase, mitochondrial	K01641	#008080
P16675	Ctsa	Lysosomal protective protein	K13289	#008080
O60664;Q5RAV8	PLIN3	Perilipin-3	K20287	#008080
P38377;P61619;P61620;P61621;Q5EA68;Q5R5L5	SEC61A1;SEC61A1;Sec61a1;Sec61a1;SEC61A1;SEC61A1	Protein transport protein Sec61 subunit alpha isoform 1	K10956	#008080
Q3TYS2;Q6AYA6	Cybc1	Cytochrome b-245 chaperone 1	K25863	#008080
Q5FVK6;Q8BRN9	Cc2d1b	Coiled-coil and C2 domain-containing protein 1B	K18260	#008080
Q61207	Psap	Prosaposin	K12382	#008080
Q13636;Q6GQP4;Q921E2	RAB31;Rab31;Rab31	Ras-related protein Rab-31	K07891	#008080
Q8BK72	Mrps27	Small ribosomal subunit protein mS27	K17406	#008080
Q8R3D1;Q9NVG8	Tbc1d13;TBC1D13	TBC1 domain family member 13	K24796	#008080
P21981	Tgm2	Protein-glutamine gamma-glutamyltransferase 2	K05625	#008080
P08758;Q5R1W0	ANXA5	Annexin A5	K16646	#008080
P09495	Tpm4	Tropomyosin alpha-4 chain	K10375	#008080
Q8BMS1	Hadha	Trifunctional enzyme subunit alpha, mitochondrial	K07515	#008080
Q9NTJ4	MAN2C1	Alpha-mannosidase 2C1	K01191	#008080
Q86XL3	ANKLE2	Ankyrin repeat and LEM domain-containing protein 2	K21412	#008080
O14893;Q9QZP1	GEMIN2;Gemin2	Gem-associated protein 2	K13130	#008080
P15128	CYP4B1	Cytochrome P450 4B1	K07426	#008080
Q8CB44	Gramd4	GRAM domain-containing protein 4	K23554	#008080
P98196;P98197	ATP11A;Atp11a	Phospholipid-transporting ATPase IH	K26934	#008080
Q61001	Lama5	Laminin subunit alpha-5	K06240	#008080
O88207;Q9JI03	Col5a1	Collagen alpha-1(V) chain	K19721	#008080
D4A1J4	Bdh2	Dehydrogenase/reductase SDR family member 6	K25939	#008080
O35115;O70433;Q2KI95	Fhl2;Fhl2;FHL2	Four and a half LIM domains protein 2	K14380	#008080
P61211;P61212	Arl1	ADP-ribosylation factor-like protein 1	K07942	#008080
O95718;P62508;P62509;P62510;Q5RAM2	ESRRB;ESRRG;Esrrg;Esrrg;ESRRG	Steroid hormone receptor ERR2;Estrogen-related receptor gamma;Estrogen-related receptor gamma;Estrogen-related receptor gamma;Estrogen-related receptor gamma	K08553	#008080
P24480;P31949;P50543;Q6B345	S100A11;S100A11;S100a11;S100a11	Protein S100-A11	K23765	#008080
Q9Z0M5	Lipa	Lysosomal acid lipase/cholesteryl ester hydrolase	K01052	#008080
Q91YP0	L2hgdh	L-2-hydroxyglutarate dehydrogenase, mitochondrial	K00109	#008080
Q9JLJ2	Aldh9a1	4-trimethylaminobutyraldehyde dehydrogenase	K00149	#008080
Q920Q6;Q96DH6	Msi2;MSI2	RNA-binding protein Musashi homolog 2	K14411	#008080
P30116		Glutathione S-transferase	K00799	#008080
Q5NVN0	PKM	Pyruvate kinase PKM	K00873	#008080
Q8BH97	Rcn3	Reticulocalbin-3	K23900	#008080
P49130	LAMP2	Lysosome-associated membrane glycoprotein 2	K06528	#008080
Q32LD1;Q8IXM2;Q9DCT6	BAP18;BAP18;Bap18	Chromatin complexes subunit BAP18	K23406	#008080
O54916	Reps1	RalBP1-associated Eps domain-containing protein 1	K20068	#008080
P30837;P52476;Q5R6B5;Q66HF8;Q9CZS1	ALDH1B1;ALDH1B1;ALDH1B1;Aldh1b1;Aldh1b1	Aldehyde dehydrogenase X, mitochondrial;Aldehyde dehydrogenase X, mitochondrial (Fragment);Aldehyde dehydrogenase X, mitochondrial;Aldehyde dehydrogenase X, mitochondrial;Aldehyde dehydrogenase X, mitochondrial	K00128	#008080
P50453	SERPINB9	Serpin B9	K13963	#008080
Q9EST5	Anp32b	Acidic leucine-rich nuclear phosphoprotein 32 family member B	K18647	#008080
Q15291;Q8BX09	RBBP5;Rbbp5	Retinoblastoma-binding protein 5	K14961	#008080
Q9ERN0	Scamp2	Secretory carrier-associated membrane protein 2	K19995	#008080
P06756	ITGAV	Integrin alpha-V	K06487	#008080
P05964;P14069	S100a6	Protein S100-A6	K23764	#008080
P39210;Q5BK62	MPV17;Mpv17	Protein Mpv17	K13348	#008080
Q9Y4L1	HYOU1	Hypoxia up-regulated protein 1	K09486	#008080
Q9CQ22	Lamtor1	Ragulator complex protein LAMTOR1	K20397	#008080
Q8BGD9	Eif4b	Eukaryotic translation initiation factor 4B	K03258	#008080
P11456;P20645;P24668;Q6AY20	M6PR;M6PR;M6pr;M6pr	Cation-dependent mannose-6-phosphate receptor	K10089	#008080
Q9QXS1	Plec	Plectin	K10388	#008080
Q9DC50	Crot	Peroxisomal carnitine O-octanoyltransferase	K05940	#008080
Q9DB25;Q9Y673	Alg5;ALG5	Dolichyl-phosphate beta-glucosyltransferase	K00729	#008080
O35969;P10868	Gamt	Guanidinoacetate N-methyltransferase	K00542	#008080
O43488	AKR7A2	Aflatoxin B1 aldehyde reductase member 2	K15303	#008080
Q13405;Q4R5K7;Q5R8X0	MRPL49	Large ribosomal subunit protein mL49	K17430	#008080
P60824;P60825;P60826	Cirbp;Cirbp;CIRBP	Cold-inducible RNA-binding protein	K13195	#008080
Q8WUA2;Q9CXG3	PPIL4;Ppil4	Peptidyl-prolyl cis-trans isomerase-like 4	K12735	#008080
P14869	Rplp0	Large ribosomal subunit protein uL10	K02941	#008080
Q8BH79	Ano10	Anoctamin-10	K19327	#008080
Q60604	Scin	Scinderin	K05768	#008080
Q3SZD4;Q4VBE8	WDR18;Wdr18	WD repeat-containing protein 18	K14829	#008080
Q2KJ32	SELENBP1	Methanethiol oxidase	K17285	#008080
Q3T0Z3;Q6EGX7;Q791B0;Q9BZL1;Q9EPV8	UBL5;UBL5;UBL5;UBL5;Ubl5	Ubiquitin-like protein 5	K13113	#FA8072
O35621	Pmm1	Phosphomannomutase 1	K17497	#FA8072
P61024;P61025;Q0P5A5	CKS1B;Cks1b;CKS1B	Cyclin-dependent kinases regulatory subunit 1	K02219	#FA8072
P11352	Gpx1	Glutathione peroxidase 1	K00432	#FA8072
Q8BY71	Hat1	Histone acetyltransferase type B catalytic subunit	K11303	#FA8072
Q62165	Dag1	Dystroglycan 1	K06265	#FA8072
Q9JHE5	Slc38a2	Sodium-coupled neutral amino acid symporter 2	K14207	#FA8072
P52292	KPNA2	Importin subunit alpha-1	K15043	#FA8072
Q0P5J0;Q2TAL8;Q3UA37	QRICH1;QRICH1;Qrich1	Transcriptional regulator QRICH1	K24297	#FA8072
Q15021	NCAPD2	Condensin complex subunit 1	K06677	#FA8072
P37913	Lig1	DNA ligase 1	K10747	#FA8072
Q8R3P2	Dtx2	Probable E3 ubiquitin-protein ligase DTX2	K06058	#FA8072
Q7YRA3;Q921I9;Q9NPD3	EXOSC4;Exosc4;EXOSC4	Exosome complex component RRP41	K11600	#FA8072
Q07891	TFRC	Transferrin receptor protein 1	K06503	#FA8072
P43247	Msh2	DNA mismatch repair protein Msh2	K08735	#FA8072
P62915;P62916;Q00403;Q2KIN8;Q4R3J5;Q5R886	Gtf2b;Gtf2b;GTF2B;GTF2B;GTF2B;GTF2B	Transcription initiation factor IIB	K03124	#FA8072
O14929	HAT1	Histone acetyltransferase type B catalytic subunit	K11303	#FA8072
Q9UQ35	SRRM2	Serine/arginine repetitive matrix protein 2	K13172	#FA8072
P41515	TOP2A	DNA topoisomerase 2-alpha	K03164	#FA8072
Q9D8X1	Cutc	Copper homeostasis protein cutC homolog	K06201	#FA8072
P02804	MT1	Metallothionein-1	K14739	#FA8072
P70583;Q9CQ43	Dut	Deoxyuridine 5'-triphosphate nucleotidohydrolase	K01520	#FA8072
P06762;P14901	Hmox1	Heme oxygenase 1	K00510	#FA8072
P07742	Rrm1	Ribonucleoside-diphosphate reductase large subunit	K10807	#FA8072
Q61112;Q91ZS3	Sdf4	45 kDa calcium-binding protein	K19934	#FA8072
P39951	Cdk1	Cyclin-dependent kinase 1	K02087	#FA8072
Q9Y6C5	PTCH2	Protein patched homolog 2	K11101	#FA8072
Q3ZBJ3	FXYD7	FXYD domain-containing ion transport regulator 7	K13364	#FA8072
Q9H2I8	LRMDA	Leucine-rich melanocyte differentiation-associated protein	K24399	#FA8072
Q66H50;Q922J9	Far1	Fatty acyl-CoA reductase 1	K13356	#FA8072
P52293	Kpna2	Importin subunit alpha-1	K15043	#FA8072
D4A4T9;Q29RL2;Q4R7U2;Q5RD91;Q9D1P4;Q9UHD1	Chordc1;CHORDC1;CHORDC1;CHORDC1;Chordc1;CHORDC1	Cysteine and histidine-rich domain-containing protein 1	K16729	#FA8072
Q9JIH2	Nup50	Nuclear pore complex protein Nup50	K14295	#FA8072
Q62130	Ptpn14	Tyrosine-protein phosphatase non-receptor type 14	K18025	#FA8072
Q0VCA5;Q60710;Q9Y3Z3	SAMHD1;Samhd1;SAMHD1	Deoxynucleoside triphosphate triphosphohydrolase SAMHD1	K22544	#FA8072
P29558;Q3ZBP3;Q5PQP1;Q5RBD3;Q6XE24;Q8BWL5;Q91W59	RBMS1;RBMS1;Rbms1;RBMS3;RBMS3;Rbms3;Rbms1	RNA-binding motif, single-stranded-interacting protein 1;RNA-binding motif, single-stranded-interacting protein 1;RNA-binding motif, single-stranded-interacting protein 1;RNA-binding motif, single-stranded-interacting protein 3;RNA-binding motif, single-stranded-interacting protein 3;RNA-binding motif, single-stranded-interacting protein 3;RNA-binding motif, single-stranded-interacting protein 1	K24990	#FA8072
A5A6J5;Q15014;Q4R578;Q5R905	MORF4L2	Mortality factor 4-like protein 2	K11342	#FA8072
A5PJM5	MCMBP	Mini-chromosome maintenance complex-binding protein	K28390	#FA8072
Q5JV73	FRMPD3	FERM and PDZ domain-containing protein 3	K23959	#FA8072
P04041	Gpx1	Glutathione peroxidase 1	K00432	#FA8072
Q2T9P4	NASP	Nuclear autoantigenic sperm protein	K11291	#FA8072
P52591;Q8K3Z9	Pom121	Nuclear envelope pore membrane protein POM 121	K14316	#FA8072
P0DPD9;P0DPE0	Eef1akmt4-Ece2;Eef1akmt4	EEF1AKMT4-ECE2 readthrough transcript protein;EEF1A lysine methyltransferase 4	K01415	#FA8072
P97855	G3bp1	Ras GTPase-activating protein-binding protein 1	K17265	#FA8072
P45352	Tyms	Thymidylate synthase	K00560	#FA8072
Q28146;Q63372	NRXN1;Nrxn1	Neurexin-1	K07377	#FA8072
Q52KR3;Q8WUY3	Prune2;PRUNE2	Protein prune homolog 2	K18449	#FA8072
P17844	DDX5	Probable ATP-dependent RNA helicase DDX5	K12823	#FA8072
Q5M9G6;Q8BIZ6;Q8TAD8	Snip1;Snip1;SNIP1	Smad nuclear interacting protein 1;Smad nuclear-interacting protein 1;Smad nuclear-interacting protein 1	K13108	#FA8072
P52480	Pkm	Pyruvate kinase PKM	K00873	#FA8072
