## Supplementary material for "Fatty Acid β-oxidation and Ferroptosis Define a Survival-Productivity Trade Off in CHO fed-Batch Bioreactors": Intensified_Fed-batch_D07_vs_HNP-006_BSEL_Feeds_D07_merged_to_KEGG_colour-tool.tsv

O35296	HSD3B3	NADPH-dependent 3-keto-steroid reductase HSD3B3	K00070	#008080
Q9UMX5	NENF	Neudesin	K25689	#008080
P05964;P14069	S100a6	Protein S100-A6	K23764	#008080
P21980	TGM2	Protein-glutamine gamma-glutamyltransferase 2	K05625	#008080
P02751	FN1	Fibronectin	K05717	#008080
O35350;P06815;P97571	Capn1;CAPN1;Capn1	Calpain-1 catalytic subunit;Calpain-1 catalytic subunit (Fragment);Calpain-1 catalytic subunit	K01367	#008080
Q66H89;Q9D5R3	Cep83	Centrosomal protein of 83 kDa	K16754	#008080
Q6P767	Pttg1ip	Pituitary tumor-transforming gene 1 protein-interacting protein	K26099	#008080
Q9Z0M5	Lipa	Lysosomal acid lipase/cholesteryl ester hydrolase	K01052	#008080
Q29448	HMGCL	Hydroxymethylglutaryl-CoA lyase, mitochondrial	K01640	#008080
Q8NG48	LINS1	Protein Lines homolog 1	K22533	#008080
P11214	Plat	Tissue-type plasminogen activator	K01343	#008080
Q9QZY6	CD1C3	T-cell surface glycoprotein CD1c3	K06448	#008080
Q9R112	Sqor	Sulfide:quinone oxidoreductase, mitochondrial	K22470	#008080
Q9DCU9	Hoga1	4-hydroxy-2-oxoglutarate aldolase, mitochondrial	K18123	#008080
P49129	LAMP1	Lysosome-associated membrane glycoprotein 1	K06528	#008080
Q8CHT0	Aldh4a1	Delta-1-pyrroline-5-carboxylate dehydrogenase, mitochondrial	K00294	#008080
P79381	EPHX1	Epoxide hydrolase 1	K01253	#008080
A1L314	Mpeg1	Macrophage-expressed gene 1 protein	K26547	#008080
O60664;Q5RAV8	PLIN3	Perilipin-3	K20287	#008080
Q99L04	Dhrs1	Dehydrogenase/reductase SDR family member 1	K11163	#008080
P11276	Fn1	Fibronectin	K05717	#008080
Q80W21	Gstm7	Glutathione S-transferase Mu 7	K00799	#008080
O95571	ETHE1	Persulfide dioxygenase ETHE1, mitochondrial	K17725	#008080
O95822	MLYCD	Malonyl-CoA decarboxylase, mitochondrial	K01578	#008080
Q3T0R7	ACAA2	3-ketoacyl-CoA thiolase, mitochondrial	K07508	#008080
Q9P2E9	RRBP1	Ribosome-binding protein 1	K14000	#008080
P21981	Tgm2	Protein-glutamine gamma-glutamyltransferase 2	K05625	#008080
Q9CQA3	Sdhb	Succinate dehydrogenase [ubiquinone] iron-sulfur subunit, mitochondrial	K00235	#008080
Q9QZK5;Q9R118	Htra1	Serine protease HTRA1	K08784	#008080
Q9JMH9	Myo18a	Unconventional myosin-XVIIIa	K10362	#008080
D4A7N1;Q91VN4	Chchd6	MICOS complex subunit Mic25	K17564	#008080
Q28377	FN1	Fibronectin	K05717	#008080
Q8BMS1	Hadha	Trifunctional enzyme subunit alpha, mitochondrial	K07515	#008080
P55065	Pltp	Phospholipid transfer protein	K08761	#008080
Q5FVH2	Pld3	5'-3' exonuclease PLD3	K16860	#008080
Q8BLX7	Col16a1	Collagen alpha-1(XVI) chain	K24339	#008080
Q9R233	Tapbp	Tapasin	K08058	#008080
Q8BUR4	Dock1	Dedicator of cytokinesis protein 1	K13708	#008080
P17870;P29066;P49407;Q4R562;Q8BWG8;Q95223	ARRB1;Arrb1;ARRB1;ARRB1;Arrb1;ARRB1	Beta-arrestin-1	K04439	#008080
Q5M7W7;Q8CFI5	Pars2	Probable proline--tRNA ligase, mitochondrial;Probable proline--tRNA ligase, mitochondrial	K01881	#008080
P16675	Ctsa	Lysosomal protective protein	K13289	#008080
A0A0G2K5L2;Q9D6M3	Slc25a22	Mitochondrial glutamate carrier 1	K15107	#008080
Q3TYS2;Q6AYA6	Cybc1	Cytochrome b-245 chaperone 1	K25863	#008080
P19639	Gstm3	Glutathione S-transferase Mu 3	K00799	#008080
Q99LJ1	Fuca1	Tissue alpha-L-fucosidase	K01206	#008080
Q3T100	MGST3	Glutathione S-transferase 3, mitochondrial	K00799	#008080
Q920A5;Q920A6	Scpep1	Retinoid-inducible serine carboxypeptidase	K09646	#008080
P51647	Aldh1a1	Aldehyde dehydrogenase 1A1	K07249	#008080
Q0V8B6	TPP1	Tripeptidyl-peptidase 1	K01279	#008080
Q9Y6N5	SQOR	Sulfide:quinone oxidoreductase, mitochondrial	K22470	#008080
P21956;P70490	Mfge8	Lactadherin	K17253	#008080
P13599	Fcgrt	IgG receptor FcRn large subunit p51	K24019	#008080
O62742	SCP2	Sterol carrier protein 2	K08764	#008080
Q92626	PXDN	Peroxidasin homolog	K19511	#008080
P19637	Plat	Tissue-type plasminogen activator	K01343	#008080
Q4V7F2	Creld1	Protein disulfide isomerase Creld1	K24335	#008080
P22791	Hmgcs2	Hydroxymethylglutaryl-CoA synthase, mitochondrial	K01641	#008080
Q3ULJ0	Gpd1l	Glycerol-3-phosphate dehydrogenase 1-like protein	K00006	#008080
Q8HYI9	PFDN5	Prefoldin subunit 5	K04797	#008080
Q2KJ32	SELENBP1	Methanethiol oxidase	K17285	#008080
A2VD13;Q8C2E4	Ptcd1	Pentatricopeptide repeat-containing protein 1, mitochondrial;Pentatricopeptide repeat-containing protein 1, mitochondrial	K17710	#008080
P70302	Stim1	Stromal interaction molecule 1	K16059	#008080
P14543	NID1	Nidogen-1	K06826	#008080
Q2KHV5	NDUFAF7	Protein arginine methyltransferase NDUFAF7, mitochondrial	K18164	#008080
Q9Z2Z6	Slc25a20	Mitochondrial carnitine/acylcarnitine carrier protein	K15109	#008080
Q5EA19;Q5RFN0;Q9NXU5	ARL15	ADP-ribosylation factor-like protein 15	K17201	#008080
P49923	LPL	Lipoprotein lipase	K01059	#008080
Q17QB3	ASAH1	Acid ceramidase	K12348	#008080
Q8IVF2	AHNAK2	Protein AHNAK2	K23934	#008080
P50398	Gdi1	Rab GDP dissociation inhibitor alpha	K17255	#008080
P35914	HMGCL	Hydroxymethylglutaryl-CoA lyase, mitochondrial	K01640	#008080
Q3MHR3;Q78P75;Q96FJ2;Q9D0M5	DYNLL2;Dynll2;DYNLL2;Dynll2	Dynein light chain 2, cytoplasmic;Dynein light chain 2, cytoplasmic;Dynein light chain 2, cytoplasmic;Dynein light chain 2, cytoplasmic	K10418	#008080
O95479	H6PD	GDH/6PGL endoplasmic bifunctional protein	K13937	#008080
P08010	Gstm2	Glutathione S-transferase Mu 2	K00799	#008080
Q2KIL5	PDIA5	Protein disulfide-isomerase A5	K09583	#008080
P04844	RPN2	Dolichyl-diphosphooligosaccharide--protein glycosyltransferase subunit 2	K12667	#008080
Q13228	SELENBP1	Methanethiol oxidase	K17285	#008080
Q9R1J8	P3h1	Prolyl 3-hydroxylase 1	K08134	#008080
Q60HH4	ASAH1	Acid ceramidase	K12348	#008080
Q3SYW9;Q498T2;Q9CY57;Q9Y3Y2	CHTOP;Chtop;Chtop;CHTOP	Chromatin target of PRMT1 protein	K28424	#008080
P97300;P97546;Q9Y639	Nptn;Nptn;NPTN	Neuroplastin	K22653	#008080
O70309	Itgb5	Integrin beta-5	K06588	#008080
A7YY55	HACD3	Very-long-chain (3R)-3-hydroxyacyl-CoA dehydratase 3	K10703	#008080
P08699	Lgals3	Galectin-3	K06831	#008080
Q6URW6	Myh14	Myosin-14	K10352	#008080
O75347;P48427;P48428;P80584;Q6PEC1	TBCA;TBCA;Tbca;TBCA;Tbca	Tubulin-specific chaperone A	K17292	#008080
Q922W5	Pycr1	Pyrroline-5-carboxylate reductase 1, mitochondrial	K00286	#008080
Q9D6K5	Synj2bp	Synaptojanin-2-binding protein	K20057	#008080
Q66HG4	Galm	Galactose mutarotase	K01785	#008080
Q53EL6;Q5R8S3;Q61823;Q9JID1	PDCD4;PDCD4;Pdcd4;Pdcd4	Programmed cell death protein 4	K16865	#008080
Q5R8Z6;Q8K5B2;Q8K5B3;Q8NI22	MCFD2;Mcfd2;Mcfd2;MCFD2	Multiple coagulation factor deficiency protein 2 homolog;Multiple coagulation factor deficiency protein 2 homolog;Multiple coagulation factor deficiency protein 2 homolog;Multiple coagulation factor deficiency protein 2	K20364	#008080
Q99068	Lrpap1	Alpha-2-macroglobulin receptor-associated protein	K22290	#008080
Q5VV67	PPRC1	Peroxisome proliferator-activated receptor gamma coactivator-related protein 1	K17963	#008080
Q99JY0	Hadhb	Trifunctional enzyme subunit beta, mitochondrial	K07509	#008080
Q8BFZ9	Erlin2	Erlin-2	K23341	#008080
Q5FVK6;Q8BRN9	Cc2d1b	Coiled-coil and C2 domain-containing protein 1B	K18260	#008080
P84817;Q9CQ92	Fis1	Mitochondrial fission 1 protein	K17969	#008080
P32198	Cpt1a	Carnitine O-palmitoyltransferase 1, liver isoform	K08765	#008080
Q9CYL5;Q9H4G4	Glipr2;GLIPR2	Golgi-associated plant pathogenesis-related protein 1	K24835	#008080
Q06AV1	NNMT	Nicotinamide N-methyltransferase	K00541	#008080
Q9ERE7	Mesd	LRP chaperone MESD	K25366	#008080
Q9QYC8	ENTPD5	Ectonucleoside triphosphate diphosphohydrolase 5	K01511	#008080
A7YY28;Q6DGG1	ABHD14B;Abhd14b	Putative protein-lysine deacylase ABHD14B	K13706	#008080
O35386	Phyh	Phytanoyl-CoA dioxygenase, peroxisomal	K00477	#008080
Q3UQ28	Pxdn	Peroxidasin homolog	K19511	#008080
Q86XL3	ANKLE2	Ankyrin repeat and LEM domain-containing protein 2	K21412	#008080
Q9EQV6	Tpp1	Tripeptidyl-peptidase 1	K01279	#008080
Q8BWT1	Acaa2	3-ketoacyl-CoA thiolase, mitochondrial	K07508	#008080
Q64428	Hadha	Trifunctional enzyme subunit alpha, mitochondrial	K07515	#008080
P19367	HK1	Hexokinase-1	K00844	#008080
Q11136	Pepd	Xaa-Pro dipeptidase	K14213	#008080
P28653;P47853	Bgn	Biglycan	K08118	#008080
Q14108	SCARB2	Lysosome membrane protein 2	K12384	#008080
P10630;Q14240;Q3SZ65;Q5R4X1;Q5RKI1	Eif4a2;EIF4A2;EIF4A2;EIF4A2;Eif4a2	Eukaryotic initiation factor 4A-II	K03257	#008080
Q9WTP7	Ak3	GTP:AMP phosphotransferase AK3, mitochondrial	K00944	#008080
Q5XIT1;Q6PER3;Q9UPY8	Mapre3;Mapre3;MAPRE3	Microtubule-associated protein RP/EB family member 3	K10436	#008080
P47989	XDH	Xanthine dehydrogenase/oxidase	K00106	#008080
P17710	Hk1	Hexokinase-1	K00844	#008080
P43278;Q0IIJ2	H1-0	Histone H1.0	K11275	#008080
Q3SWX2	ACOT9	Acyl-coenzyme A thioesterase 9, mitochondrial	K17361	#008080
O88851	Rbbp9	Putative hydrolase RBBP9	K07002	#008080
Q61576	Fkbp10	Peptidyl-prolyl cis-trans isomerase FKBP10	K09575	#008080
P61981;P61982;P61983;P68252;Q5RC20	YWHAG;Ywhag;Ywhag;YWHAG;YWHAG	14-3-3 protein gamma	K16198	#008080
P08009	Gstm7	Glutathione S-transferase Mu 7	K00799	#008080
Q9CPU4	Mgst3	Glutathione S-transferase 3, mitochondrial	K00799	#008080
P00750	PLAT	Tissue-type plasminogen activator	K01343	#008080
D3ZHP7;Q3U3Q1;Q6PHR2	Ulk3;Ulk3;ULK3	Serine/threonine-protein kinase ULK3	K21358	#008080
P70584;Q9DBL1	Acadsb	Short/branched chain specific acyl-CoA dehydrogenase, mitochondrial;Short/branched chain specific acyl-CoA dehydrogenase, mitochondrial	K09478	#008080
P17439	Gba1	Lysosomal acid glucosylceramidase	K01201	#008080
P11152	Lpl	Lipoprotein lipase	K01059	#008080
P13832	Rlc-a	Myosin regulatory light chain RLC-A	K12757	#008080
D4A1J4	Bdh2	Dehydrogenase/reductase SDR family member 6	K25939	#008080
O70523	FXR1	RNA-binding protein FXR1	K15516	#008080
Q3KQV9	UAP1L1	UDP-N-acetylhexosamine pyrophosphorylase-like protein 1	K00972	#008080
O75348;Q9CR51	ATP6V1G1;Atp6v1g1	V-type proton ATPase subunit G 1	K02152	#008080
P63330;P63331;P67774;P67775;P67776;P67777	Ppp2ca;Ppp2ca;PPP2CA;PPP2CA;PPP2CA;PPP2CA	Serine/threonine-protein phosphatase 2A catalytic subunit alpha isoform	K04382	#008080
P00352;Q8HYE4	ALDH1A1	Aldehyde dehydrogenase 1A1	K07249	#008080
O08788	Dctn1	Dynactin subunit 1	K04648	#008080
Q61425	Hadh	Hydroxyacyl-coenzyme A dehydrogenase, mitochondrial	K00022	#008080
A6QLP2	AHCYL2	Adenosylhomocysteinase 3	K01251	#008080
Q9DCM0	Ethe1	Persulfide dioxygenase ETHE1, mitochondrial	K17725	#008080
P86886	ALDH1A1	Aldehyde dehydrogenase 1A1	K07249	#008080
Q15067;Q5RC19	ACOX1	Peroxisomal acyl-coenzyme A oxidase 1	K00232	#008080
Q60438	CRELD2	Protein disulfide isomerase CRELD2	K24335	#008080
O35660	Gstm6	Glutathione S-transferase Mu 6	K00799	#008080
P30116		Glutathione S-transferase	K00799	#008080
Q8SQ23	PLAT	Tissue-type plasminogen activator	K01343	#008080
P49772	Flt3lg	Fms-related tyrosine kinase 3 ligand	K05454	#008080
O88746	Tom1	Target of Myb1 membrane trafficking protein	K26401	#008080
Q8R3V5	Sh3glb2	Endophilin-B2	K21269	#008080
P98196;P98197	ATP11A;Atp11a	Phospholipid-transporting ATPase IH	K26934	#008080
P49130	LAMP2	Lysosome-associated membrane glycoprotein 2	K06528	#008080
Q66H12	Naga	Alpha-N-acetylgalactosaminidase	K01204	#008080
Q9QXS1	Plec	Plectin	K10388	#008080
A7DZP8	GPD2	Glycerol-3-phosphate dehydrogenase, mitochondrial	K00111	#008080
P97519	Hmgcl	Hydroxymethylglutaryl-CoA lyase, mitochondrial	K01640	#008080
P52760	Rida	2-iminobutanoate/2-iminopropanoate deaminase	K09022	#008080
Q3T132;Q9Y2Q5	LAMTOR2	Ragulator complex protein LAMTOR2	K20398	#008080
P50171	Hsd17b8	(3R)-3-hydroxyacyl-CoA dehydrogenase	K13370	#008080
Q9R0L6	Pcm1	Pericentriolar material 1 protein	K16537	#008080
Q9CYD3	Crtap	Cartilage-associated protein	K19606	#008080
Q02218;Q5RCB8;Q60HE2	OGDH	2-oxoglutarate dehydrogenase complex component E1	K00164	#008080
P47860	Pfkp	ATP-dependent 6-phosphofructokinase, platelet type	K00850	#008080
Q9R0H0	Acox1	Peroxisomal acyl-coenzyme A oxidase 1	K00232	#008080
P07872	Acox1	Peroxisomal acyl-coenzyme A oxidase 1	K00232	#008080
Q01405	Sec23a	Protein transport protein Sec23A	K14006	#008080
P08758;Q5R1W0	ANXA5	Annexin A5	K16646	#008080
Q9DBH5	Lman2	Vesicular integral-membrane protein VIP36	K10082	#008080
Q9Y6F1	PARP3	Protein mono-ADP-ribosyltransferase PARP3	K10798	#008080
P04975;P08082;P09497;Q6IRU5	CLTB;Cltb;CLTB;Cltb	Clathrin light chain B	K04645	#008080
A7MBC0;Q5BJY6;Q8JZV7	AMDHD2;Amdhd2;Amdhd2	N-acetylglucosamine-6-phosphate deacetylase	K01443	#008080
Q9JLJ3	Aldh9a1	4-trimethylaminobutyraldehyde dehydrogenase	K00149	#008080
P20070	Cyb5r3	NADH-cytochrome b5 reductase 3	K00326	#008080
Q9D172	Gatd3	Glutamine amidotransferase-like class 1 domain-containing protein 3, mitochondrial	K27835	#008080
O43488	AKR7A2	Aflatoxin B1 aldehyde reductase member 2	K15303	#008080
P59481	Lman2l	VIP36-like protein	K10083	#008080
Q91Y25	Washc2	WASH complex subunit 2	K18462	#008080
Q5EB81	Cyb5r1	NADH-cytochrome b5 reductase 1	K00326	#008080
P97532;Q99J99	Mpst	3-mercaptopyruvate sulfurtransferase	K01011	#008080
Q61089	Fzd6	Frizzled-6	K02376	#008080
Q32L93;Q99L27;Q9P2T1	GMPR2;Gmpr2;GMPR2	GMP reductase 2	K00364	#008080
O14929	HAT1	Histone acetyltransferase type B catalytic subunit	K11303	#FA8072
Q66HD3;Q99MD9	Nasp	Nuclear autoantigenic sperm protein	K11291	#FA8072
P02804	MT1	Metallothionein-1	K14739	#FA8072
P41515	TOP2A	DNA topoisomerase 2-alpha	K03164	#FA8072
P07214;P16975	Sparc	SPARC	K24262	#FA8072
Q14566	MCM6	DNA replication licensing factor MCM6	K02542	#FA8072
P33993	MCM7	DNA replication licensing factor MCM7	K02210	#FA8072
P52925	Hmgb2	High mobility group protein B2	K11295	#FA8072
P62633;P62634;Q3T0Q6;Q5R5R5	CNBP;Cnbp;CNBP;CNBP	CCHC-type zinc finger nucleic acid binding protein	K09250	#FA8072
P30285;P35426	Cdk4	Cyclin-dependent kinase 4	K02089	#FA8072
P52292	KPNA2	Importin subunit alpha-1	K15043	#FA8072
P39951	Cdk1	Cyclin-dependent kinase 1	K02087	#FA8072
P54227	Stmn1	Stathmin	K04381	#FA8072
Q9Z248	Aebp2	Zinc finger protein AEBP2	K17452	#FA8072
P49718	Mcm5	DNA replication licensing factor MCM5	K02209	#FA8072
P35950	LDLR	Low-density lipoprotein receptor	K12473	#FA8072
A5PK21;Q7TS74;Q8IYA6	CKAP2L;Ckap2l;CKAP2L	Cytoskeleton-associated protein 2-like	K16769	#FA8072
P45973;Q61686	CBX5;Cbx5	Chromobox protein homolog 5	K11587	#FA8072
P45352	Tyms	Thymidylate synthase	K00560	#FA8072
P49736	MCM2	DNA replication licensing factor MCM2	K02540	#FA8072
P97311	Mcm6	DNA replication licensing factor MCM6	K02542	#FA8072
P57761	PCNA	Proliferating cell nuclear antigen	K04802	#FA8072
Q9Y6C5	PTCH2	Protein patched homolog 2	K11101	#FA8072
P49717	Mcm4	DNA replication licensing factor MCM4	K02212	#FA8072
Q8K2Z4	Ncapd2	Condensin complex subunit 1	K06677	#FA8072
Q99K85	Psat1	Phosphoserine aminotransferase	K00831	#FA8072
Q60848	Hells	Lymphocyte-specific helicase	K19001	#FA8072
Q2T9P4	NASP	Nuclear autoantigenic sperm protein	K11291	#FA8072
P0DPD9;P0DPE0	Eef1akmt4-Ece2;Eef1akmt4	EEF1AKMT4-ECE2 readthrough transcript protein;EEF1A lysine methyltransferase 4	K01415	#FA8072
P17844	DDX5	Probable ATP-dependent RNA helicase DDX5	K12823	#FA8072
P25206	Mcm3	DNA replication licensing factor MCM3	K02541	#FA8072
O14979;Q3SWU3;Q9Z130	HNRNPDL;Hnrnpdl;Hnrnpdl	Heterogeneous nuclear ribonucleoprotein D-like	K13044	#FA8072
P12269	IMPDH2	Inosine-5'-monophosphate dehydrogenase 2	K00088	#FA8072
Q8VEE4	Rpa1	Replication protein A 70 kDa DNA-binding subunit	K07466	#FA8072
Q9Y617	PSAT1	Phosphoserine aminotransferase	K00831	#FA8072
C8BKD0;Q58DH8	FEN1	Flap endonuclease 1	K04799	#FA8072
P02253;P16403	H1-2	Histone H1.2	K11275	#FA8072
O95347	SMC2	Structural maintenance of chromosomes protein 2	K06674	#FA8072
P15927;Q5RC43	RPA2	Replication protein A 32 kDa subunit	K10739	#FA8072
A2RRU3;A7MB12;Q5REE0;Q8C7V3;Q8TED0	Utp15;UTP15;UTP15;Utp15;UTP15	U3 small nucleolar RNA-associated protein 15 homolog	K14549	#FA8072
P70583;Q9CQ43	Dut	Deoxyuridine 5'-triphosphate nucleotidohydrolase	K01520	#FA8072
P15864	H1-2	Histone H1.2	K11275	#FA8072
Q8BY71	Hat1	Histone acetyltransferase type B catalytic subunit	K11303	#FA8072
Q27W01;Q3ZCE8;Q9CWZ3;Q9Y5S9	Rbm8a;RBM8A;Rbm8a;RBM8A	RNA-binding protein 8A	K12876	#FA8072
Q96AE4	FUBP1	Far upstream element-binding protein 1	K13210	#FA8072
Q6PDI5	Ecpas	Proteasome adapter and scaffold protein ECM29	K11886	#FA8072
Q07891	TFRC	Transferrin receptor protein 1	K06503	#FA8072
Q794F9	Slc3a2	4F2 cell-surface antigen heavy chain	K06519	#FA8072
P35249;Q99J62	RFC4;Rfc4	Replication factor C subunit 4	K10755	#FA8072
O75940;Q3T045;Q4QQU6;Q5R591;Q8BGT7	SMNDC1;SMNDC1;Smndc1;SMNDC1;Smndc1	Survival of motor neuron-related-splicing factor 30	K12839	#FA8072
P97822;Q5XIE0;Q9BTT0	Anp32e;Anp32e;ANP32E	Acidic leucine-rich nuclear phosphoprotein 32 family member E	K18648	#FA8072
P11352	Gpx1	Glutathione peroxidase 1	K00432	#FA8072
Q60431	CASP3	Caspase-3	K02187	#FA8072
Q61881	Mcm7	DNA replication licensing factor MCM7	K02210	#FA8072
F1S5L4;Q5GJ77;Q9HCL2	GPAM	Glycerol-3-phosphate acyltransferase 1, mitochondrial;Glycerol-3-phosphate acyltransferase 1, mitochondrial;Glycerol-3-phosphate acyltransferase 1, mitochondrial	K00629	#FA8072
Q15126;Q29081;Q9D1G2	PMVK;PMVK;Pmvk	Phosphomevalonate kinase	K13273	#FA8072
Q3UA06;Q5XHZ9	Trip13	Pachytene checkpoint protein 2 homolog	K22399	#FA8072
Q3T0T5	JPT1	Jupiter microtubule associated homolog 1	K27587	#FA8072
A5A6J5;Q15014;Q4R578;Q5R905	MORF4L2	Mortality factor 4-like protein 2	K11342	#FA8072
Q8BT07	Cep55	Centrosomal protein of 55 kDa	K16456	#FA8072
P04041	Gpx1	Glutathione peroxidase 1	K00432	#FA8072
Q9NPH2	ISYNA1	Inositol-3-phosphate synthase 1	K01858	#FA8072
Q7YRA3;Q921I9;Q9NPD3	EXOSC4;Exosc4;EXOSC4	Exosome complex component RRP41	K11600	#FA8072
Q1RMW1;Q5U203;Q969M7;Q9CY34	UBE2F;Ube2f;UBE2F;Ube2f	NEDD8-conjugating enzyme UBE2F	K10687	#FA8072
O14893;Q9QZP1	GEMIN2;Gemin2	Gem-associated protein 2	K13130	#FA8072
P28656	Nap1l1	Nucleosome assembly protein 1-like 1	K11279	#FA8072
Q8VHY0	Cspg4	Chondroitin sulfate proteoglycan 4	K08115	#FA8072
Q62193	Rpa2	Replication protein A 32 kDa subunit	K10739	#FA8072
Q99MJ9	Ddx50	ATP-dependent RNA helicase DDX50	K13183	#FA8072
Q6AYK3	Isyna1	Inositol-3-phosphate synthase 1	K01858	#FA8072
E9Q5G3	Kif23	Kinesin-like protein KIF23	K17387	#FA8072
P18155	Mthfd2	Bifunctional methylenetetrahydrofolate dehydrogenase/cyclohydrolase, mitochondrial	K13403	#FA8072
Q9DB42	Znf593	Zinc finger protein 593	K14821	#FA8072
A2A884;Q5T1R4	Hivep3;HIVEP3	Transcription factor HIVEP3	K09239	#FA8072
Q9CPP0	Npm3	Nucleoplasmin-3	K11278	#FA8072
O09172;P48508	Gclm	Glutamate--cysteine ligase regulatory subunit	K11205	#FA8072
Q16832;Q62371	DDR2;Ddr2	Discoidin domain-containing receptor 2	K05125	#FA8072
Q13445;Q3V009;Q5BK85;Q5R7E6	TMED1;Tmed1;Tmed1;TMED1	Transmembrane emp24 domain-containing protein 1	K20348	#FA8072
Q62130	Ptpn14	Tyrosine-protein phosphatase non-receptor type 14	K18025	#FA8072
Q9CQ71	Rpa3	Replication protein A 14 kDa subunit	K10740	#FA8072
O88796	Rpp30	Ribonuclease P protein subunit p30	K03539	#FA8072
P55157	MTTP	Microsomal triglyceride transfer protein large subunit	K14463	#FA8072
O62699;P35228;Q27995	NOS2	Nitric oxide synthase, inducible;Nitric oxide synthase, inducible;Nitric oxide synthase, inducible	K13241	#FA8072
Q6PGH2	Jpt2	Jupiter microtubule associated homolog 2	K27587	#FA8072
E9Q6J5;Q5SQY2;Q6AYJ2;Q8NFC6;Q96IK1	Bod1l;Bod1;Bod1;BOD1L1;BOD1	Biorientation of chromosomes in cell division protein 1-like 1;Biorientation of chromosomes in cell division protein 1;Biorientation of chromosomes in cell division protein 1;Biorientation of chromosomes in cell division protein 1-like 1;Biorientation of chromosomes in cell division protein 1	K27262	#FA8072
P07742	Rrm1	Ribonucleoside-diphosphate reductase large subunit	K10807	#FA8072
O35566;P48509;P61170;P61171;Q3ZBH3	Cd151;CD151;CD151;CD151;CD151	CD151 antigen	K06537	#FA8072
Q5R8D8;Q99615	DNAJC7	DnaJ homolog subfamily C member 7	K09527	#FA8072
O70551;Q5RD27;Q96SB4	Srpk1;SRPK1;SRPK1	SRSF protein kinase 1	K15409	#FA8072
Q5SW19	Cluh	Clustered mitochondria protein homolog	K03255	#FA8072
P51965;P52482;Q91W82;Q96LR5	UBE2E1;Ube2e1;Ube2e2;UBE2E2	Ubiquitin-conjugating enzyme E2 E1;Ubiquitin-conjugating enzyme E2 E1;Ubiquitin-conjugating enzyme E2 E2;Ubiquitin-conjugating enzyme E2 E2	K20217	#FA8072
P33609	Pola1	DNA polymerase alpha catalytic subunit	K02320	#FA8072
Q62312	Tgfbr2	TGF-beta receptor type-2	K04388	#FA8072
P52293	Kpna2	Importin subunit alpha-1	K15043	#FA8072
Q9H3P2	NELFA	Negative elongation factor A	K15179	#FA8072
Q8NI36	WDR36	WD repeat-containing protein 36	K14554	#FA8072
O35621	Pmm1	Phosphomannomutase 1	K17497	#FA8072
P40937;Q9D0F6	RFC5;Rfc5	Replication factor C subunit 5	K10756	#FA8072
P49459;Q9Z255	UBE2A;Ube2a	Ubiquitin-conjugating enzyme E2 A	K10573	#FA8072
O95214;Q32PD8;Q5RDE9;Q6PDU4;Q9CQ74	LEPROTL1;LEPROTL1;LEPROTL1;Leprotl1;Leprotl1	Leptin receptor overlapping transcript-like 1	K28212	#FA8072
O35874	Slc1a4	Neutral amino acid transporter A	K05615	#FA8072
Q5RAL9;Q96EK6;Q9JK38	GNPNAT1;GNPNAT1;Gnpnat1	Glucosamine 6-phosphate N-acetyltransferase	K00621	#FA8072
P08579;Q9CQI7	SNRPB2;Snrpb2	U2 small nuclear ribonucleoprotein B''	K11094	#FA8072
Q9Y2L1	DIS3	Exosome complex exonuclease RRP44	K12585	#FA8072
Q6PAM0	Prkab2	5'-AMP-activated protein kinase subunit beta-2	K07199	#FA8072
Q9D0M0	Exosc7	Exosome complex exonuclease RRP42	K12589	#FA8072
Q5EBA0;Q9CZU4	Eral1	GTPase Era, mitochondrial;GTPase Era, mitochondrial	K03595	#FA8072
Q61112;Q91ZS3	Sdf4	45 kDa calcium-binding protein	K19934	#FA8072
P30999	Ctnnd1	Catenin delta-1	K05690	#FA8072
Q80TR8	Dcaf1	DDB1- and CUL4-associated factor 1	K11789	#FA8072
P62256;P62257;Q32LN1	UBE2H;Ube2h;UBE2H	Ubiquitin-conjugating enzyme E2 H	K10576	#FA8072
P97930	Dtymk	Thymidylate kinase	K00943	#FA8072
P60762;Q5NVP9;Q6AYU1;Q9UBU8	Morf4l1;MORF4L1;Morf4l1;MORF4L1	Mortality factor 4-like protein 1	K11339	#FA8072
P97874;Q99KY4	Gak	Cyclin-G-associated kinase	K08855	#FA8072
O08697;P36404;Q2TA37;Q9D0J4	Arl2;ARL2;ARL2;Arl2	ADP-ribosylation factor-like protein 2	K07943	#FA8072
P59114	Pcif1	mRNA (2'-O-methyladenosine-N(6)-)-methyltransferase	K17584	#FA8072
Q8C4J7	Tbl3	Transducin beta-like protein 3	K14555	#FA8072
Q9JHE5	Slc38a2	Sodium-coupled neutral amino acid symporter 2	K14207	#FA8072
Q96D71	REPS1	RalBP1-associated Eps domain-containing protein 1	K20068	#FA8072
