## Supplementary material for "Fatty Acid β-oxidation and Ferroptosis Define a Survival-Productivity Trade Off in CHO fed-Batch Bioreactors": Intensified_Fed-batch_D10_vs_HNP-006_BSEL_Feeds_D10_merged_to_KEGG_colour-tool.tsv

Q99LJ1	Fuca1	Tissue alpha-L-fucosidase	K01206	#008080
P49129	LAMP1	Lysosome-associated membrane glycoprotein 1	K06528	#008080
O35350;P06815;P97571	Capn1;CAPN1;Capn1	Calpain-1 catalytic subunit;Calpain-1 catalytic subunit (Fragment);Calpain-1 catalytic subunit	K01367	#008080
P02751	FN1	Fibronectin	K05717	#008080
O35296	HSD3B3	NADPH-dependent 3-keto-steroid reductase HSD3B3	K00070	#008080
Q8BMS1	Hadha	Trifunctional enzyme subunit alpha, mitochondrial	K07515	#008080
P21981	Tgm2	Protein-glutamine gamma-glutamyltransferase 2	K05625	#008080
Q9R112	Sqor	Sulfide:quinone oxidoreductase, mitochondrial	K22470	#008080
A1L314	Mpeg1	Macrophage-expressed gene 1 protein	K26547	#008080
O35386	Phyh	Phytanoyl-CoA dioxygenase, peroxisomal	K00477	#008080
P79381	EPHX1	Epoxide hydrolase 1	K01253	#008080
O95822	MLYCD	Malonyl-CoA decarboxylase, mitochondrial	K01578	#008080
Q9CQR4	Acot13	Acyl-coenzyme A thioesterase 13	K17362	#008080
Q29448	HMGCL	Hydroxymethylglutaryl-CoA lyase, mitochondrial	K01640	#008080
D4A7N1;Q91VN4	Chchd6	MICOS complex subunit Mic25	K17564	#008080
Q5I1X5	Ppp1r13l	RelA-associated inhibitor	K27356	#008080
P17439	Gba1	Lysosomal acid glucosylceramidase	K01201	#008080
Q9QZY6	CD1C3	T-cell surface glycoprotein CD1c3	K06448	#008080
Q9Z0M5	Lipa	Lysosomal acid lipase/cholesteryl ester hydrolase	K01052	#008080
Q9DAU1	Cnpy3	Protein canopy homolog 3	K22816	#008080
P43278;Q0IIJ2	H1-0	Histone H1.0	K11275	#008080
Q80W21	Gstm7	Glutathione S-transferase Mu 7	K00799	#008080
Q9D6K5	Synj2bp	Synaptojanin-2-binding protein	K20057	#008080
P49923	LPL	Lipoprotein lipase	K01059	#008080
Q99JY0	Hadhb	Trifunctional enzyme subunit beta, mitochondrial	K07509	#008080
O70309	Itgb5	Integrin beta-5	K06588	#008080
Q14764;Q5R9N2	MVP	Major vault protein	K17266	#008080
Q5FVH2	Pld3	5'-3' exonuclease PLD3	K16860	#008080
Q8VIF7	Selenbp1	Methanethiol oxidase	K17285	#008080
Q15942	ZYX	Zyxin	K06273	#008080
Q5XIT1;Q6PER3;Q9UPY8	Mapre3;Mapre3;MAPRE3	Microtubule-associated protein RP/EB family member 3	K10436	#008080
Q9QZK5;Q9R118	Htra1	Serine protease HTRA1	K08784	#008080
Q9Z2Z6	Slc25a20	Mitochondrial carnitine/acylcarnitine carrier protein	K15109	#008080
P19639	Gstm3	Glutathione S-transferase Mu 3	K00799	#008080
O35156	UGP2	UTP--glucose-1-phosphate uridylyltransferase	K00963	#008080
Q8NG48	LINS1	Protein Lines homolog 1	K22533	#008080
Q9JIY5	Htra2	Serine protease HTRA2, mitochondrial	K08669	#008080
O95479	H6PD	GDH/6PGL endoplasmic bifunctional protein	K13937	#008080
Q2KIL5	PDIA5	Protein disulfide-isomerase A5	K09583	#008080
O77735;P56603;Q8K021	SCAMP1;Scamp1;Scamp1	Secretory carrier-associated membrane protein 1	K19995	#008080
Q3T132;Q9Y2Q5	LAMTOR2	Ragulator complex protein LAMTOR2	K20398	#008080
Q64428	Hadha	Trifunctional enzyme subunit alpha, mitochondrial	K07515	#008080
P21980	TGM2	Protein-glutamine gamma-glutamyltransferase 2	K05625	#008080
Q3SWX2	ACOT9	Acyl-coenzyme A thioesterase 9, mitochondrial	K17361	#008080
O35459;Q62651	Ech1	Delta(3,5)-Delta(2,4)-dienoyl-CoA isomerase, mitochondrial;Delta(3,5)-Delta(2,4)-dienoyl-CoA isomerase, mitochondrial	K12663	#008080
P19367	HK1	Hexokinase-1	K00844	#008080
P24752	ACAT1	Acetyl-CoA acetyltransferase, mitochondrial	K00626	#008080
Q8BWT1	Acaa2	3-ketoacyl-CoA thiolase, mitochondrial	K07508	#008080
P22791	Hmgcs2	Hydroxymethylglutaryl-CoA synthase, mitochondrial	K01641	#008080
Q9JK72;Q9WU84	Ccs	Copper chaperone for superoxide dismutase	K04569	#008080
P79342;Q99584	S100A13	Protein S100-A13	K23765	#008080
B2GV54	Nceh1	Neutral cholesterol ester hydrolase 1	K14349	#008080
Q5VV67	PPRC1	Peroxisome proliferator-activated receptor gamma coactivator-related protein 1	K17963	#008080
P35914	HMGCL	Hydroxymethylglutaryl-CoA lyase, mitochondrial	K01640	#008080
A6QLJ8;Q60866	PTER;Pter	Phosphotriesterase-related protein	K07048	#008080
O35660	Gstm6	Glutathione S-transferase Mu 6	K00799	#008080
D4A1J4	Bdh2	Dehydrogenase/reductase SDR family member 6	K25939	#008080
P49773;P62959;P70349;Q5RF69	HINT1;Hint1;Hint1;HINT1	Adenosine 5'-monophosphoramidase HINT1	K02503	#008080
P17710	Hk1	Hexokinase-1	K00844	#008080
Q96RR1	TWNK	Twinkle mtDNA helicase	K17680	#008080
F6QS54;Q3ZBL1;Q99JT9;Q9BV57	ADI1;ADI1;Adi1;ADI1	Acireductone dioxygenase	K08967	#008080
P40939	HADHA	Trifunctional enzyme subunit alpha, mitochondrial	K07515	#008080
P19637	Plat	Tissue-type plasminogen activator	K01343	#008080
P08009	Gstm7	Glutathione S-transferase Mu 7	K00799	#008080
Q5R8G5;Q9H3U5	MFSD1	Major facilitator superfamily domain-containing protein 1	K28023	#008080
B3DMA2	Acad11	Acyl-CoA dehydrogenase family member 11	K11730	#008080
Q07536	ALDH6A1	Methylmalonate-semialdehyde dehydrogenase [acylating], mitochondrial	K00140	#008080
Q8VHS6	Asb15	Ankyrin repeat and SOCS box protein 15	K10337	#008080
Q9R233	Tapbp	Tapasin	K08058	#008080
Q9CQA3	Sdhb	Succinate dehydrogenase [ubiquinone] iron-sulfur subunit, mitochondrial	K00235	#008080
P62072;P62073;P62074;Q2NKR1	TIMM10;Timm10;Timm10;TIMM10	Mitochondrial import inner membrane translocase subunit Tim10	K17778	#008080
P49130	LAMP2	Lysosome-associated membrane glycoprotein 2	K06528	#008080
P47989	XDH	Xanthine dehydrogenase/oxidase	K00106	#008080
P16675	Ctsa	Lysosomal protective protein	K13289	#008080
Q8CGF1	Arhgap29	Rho GTPase-activating protein 29	K20644	#008080
P97300;P97546;Q9Y639	Nptn;Nptn;NPTN	Neuroplastin	K22653	#008080
Q3ULJ0	Gpd1l	Glycerol-3-phosphate dehydrogenase 1-like protein	K00006	#008080
P20070	Cyb5r3	NADH-cytochrome b5 reductase 3	K00326	#008080
Q66HG4	Galm	Galactose mutarotase	K01785	#008080
Q99068	Lrpap1	Alpha-2-macroglobulin receptor-associated protein	K22290	#008080
P38571;Q4R4S5	LIPA	Lysosomal acid lipase/cholesteryl ester hydrolase	K01052	#008080
Q14696;Q5R6F1	MESD	LRP chaperone MESD	K25366	#008080
Q06136;Q2KIJ5;Q6GV12	KDSR;KDSR;Kdsr	3-ketodihydrosphingosine reductase	K04708	#008080
Q91Y25	Washc2	WASH complex subunit 2	K18462	#008080
Q9WTP7	Ak3	GTP:AMP phosphotransferase AK3, mitochondrial	K00944	#008080
Q9ERN0	Scamp2	Secretory carrier-associated membrane protein 2	K19995	#008080
Q562C9	Adi1	Acireductone dioxygenase	K08967	#008080
P70584;Q9DBL1	Acadsb	Short/branched chain specific acyl-CoA dehydrogenase, mitochondrial;Short/branched chain specific acyl-CoA dehydrogenase, mitochondrial	K09478	#008080
P22985	Xdh	Xanthine dehydrogenase/oxidase	K00106	#008080
P50516	Atp6v1a	V-type proton ATPase catalytic subunit A	K02145	#008080
Q9WVK7	Hadh	Hydroxyacyl-coenzyme A dehydrogenase, mitochondrial	K00022	#008080
P36371	Tap2	Antigen peptide transporter 2	K05654	#008080
Q5EB81	Cyb5r1	NADH-cytochrome b5 reductase 1	K00326	#008080
Q6URW6	Myh14	Myosin-14	K10352	#008080
P55065	Pltp	Phospholipid transfer protein	K08761	#008080
P50398	Gdi1	Rab GDP dissociation inhibitor alpha	K17255	#008080
Q2KJ32	SELENBP1	Methanethiol oxidase	K17285	#008080
Q9R1J8	P3h1	Prolyl 3-hydroxylase 1	K08134	#008080
Q8TCT8	SPPL2A	Signal peptide peptidase-like 2A	K09596	#008080
Q3TWL2;Q5PPM8	Pip4p1	Type 1 phosphatidylinositol 4,5-bisphosphate 4-phosphatase;Type 1 phosphatidylinositol 4,5-bisphosphate 4-phosphatase	K13084	#008080
Q9EPB1;Q9ET22	Dpp7	Dipeptidyl peptidase 2	K01276	#008080
Q3T0R7	ACAA2	3-ketoacyl-CoA thiolase, mitochondrial	K07508	#008080
Q9R0M5	Tpk1	Thiamin pyrophosphokinase 1	K00949	#008080
P52503	Ndufs6	NADH dehydrogenase [ubiquinone] iron-sulfur protein 6, mitochondrial	K03939	#008080
P07872	Acox1	Peroxisomal acyl-coenzyme A oxidase 1	K00232	#008080
Q9Z2Z7	PGS1	CDP-diacylglycerol--glycerol-3-phosphate 3-phosphatidyltransferase, mitochondrial	K00995	#008080
Q9D172	Gatd3	Glutamine amidotransferase-like class 1 domain-containing protein 3, mitochondrial	K27835	#008080
Q2M389;Q3UMB9	WASHC4;Washc4	WASH complex subunit 4	K18465	#008080
P21619	Lmnb2	Lamin-B2	K07611	#008080
Q60HH4	ASAH1	Acid ceramidase	K12348	#008080
Q3TW96	Uap1l1	UDP-N-acetylhexosamine pyrophosphorylase-like protein 1	K00972	#008080
O70579	Slc25a17	Peroxisomal membrane protein PMP34	K13354	#008080
O15294;P56558;P81436;Q27HV0;Q8CGY8	OGT;Ogt;OGT;OGT;Ogt	UDP-N-acetylglucosamine--peptide N-acetylglucosaminyltransferase 110 kDa subunit	K09667	#008080
Q8BFZ9	Erlin2	Erlin-2	K23341	#008080
Q17QJ1	ACSF2	Medium-chain acyl-CoA ligase ACSF2, mitochondrial	K23617	#008080
P24473	Gstk1	Glutathione S-transferase kappa 1	K13299	#008080
Q9Z0K8	Vnn1	Pantetheinase	K08069	#008080
Q28377	FN1	Fibronectin	K05717	#008080
Q5I0H9	Pdia5	Protein disulfide-isomerase A5	K09583	#008080
Q5RDG3	PITRM1	Presequence protease, mitochondrial	K06972	#008080
Q8BLX7	Col16a1	Collagen alpha-1(XVI) chain	K24339	#008080
P06757;P86885	Adh1;ADH1	Alcohol dehydrogenase 1	K13951	#008080
P51647	Aldh1a1	Aldehyde dehydrogenase 1A1	K07249	#008080
O60664;Q5RAV8	PLIN3	Perilipin-3	K20287	#008080
O88492	Plin4	Perilipin-4	K20254	#008080
P11276	Fn1	Fibronectin	K05717	#008080
Q8NEW0	SLC30A7	Zinc transporter 7	K14692	#008080
Q499N5	Acsf2	Medium-chain acyl-CoA ligase ACSF2, mitochondrial	K23617	#008080
P32198	Cpt1a	Carnitine O-palmitoyltransferase 1, liver isoform	K08765	#008080
Q2T9P4	NASP	Nuclear autoantigenic sperm protein	K11291	#FA8072
P52925	Hmgb2	High mobility group protein B2	K11295	#FA8072
Q66HD3;Q99MD9	Nasp	Nuclear autoantigenic sperm protein	K11291	#FA8072
P62633;P62634;Q3T0Q6;Q5R5R5	CNBP;Cnbp;CNBP;CNBP	CCHC-type zinc finger nucleic acid binding protein	K09250	#FA8072
Q5EBA0;Q9CZU4	Eral1	GTPase Era, mitochondrial;GTPase Era, mitochondrial	K03595	#FA8072
A5PK21;Q7TS74;Q8IYA6	CKAP2L;Ckap2l;CKAP2L	Cytoskeleton-associated protein 2-like	K16769	#FA8072
P02804	MT1	Metallothionein-1	K14739	#FA8072
O43290	SART1	U4/U6.U5 tri-snRNP-associated protein 1	K11984	#FA8072
Q04726;Q08122;Q9JIT3	TLE3;Tle3;Tle3	Transducin-like enhancer protein 3	K04497	#FA8072
O94992;Q0X0C4;Q5M9G1;Q8R409;Q96MH2	HEXIM1;HEXIM1;Hexim1;Hexim1;HEXIM2	Protein HEXIM1;Protein HEXIM1;Protein HEXIM1;Protein HEXIM1;Protein HEXIM2	K15189	#FA8072
P15864	H1-2	Histone H1.2	K11275	#FA8072
P43247	Msh2	DNA mismatch repair protein Msh2	K08735	#FA8072
Q08D88	NFIL3	Nuclear factor interleukin-3-regulated protein	K09059	#FA8072
Q8BY71	Hat1	Histone acetyltransferase type B catalytic subunit	K11303	#FA8072
P52292	KPNA2	Importin subunit alpha-1	K15043	#FA8072
Q99LH1	Gnl2	Nucleolar GTP-binding protein 2	K14537	#FA8072
P21272;P28033	Cebpb	CCAAT/enhancer-binding protein beta	K10048	#FA8072
Q3UHX9	Spout1	Putative methyltransferase C9orf114 homolog	K09142	#FA8072
Q14566	MCM6	DNA replication licensing factor MCM6	K02542	#FA8072
Q13257;Q9Z1B5	MAD2L1;Mad2l1	Mitotic spindle assembly checkpoint protein MAD2A	K02537	#FA8072
Q61103;Q92785	Dpf2;DPF2	Zinc finger protein ubi-d4	K13196	#FA8072
Q9DB42	Znf593	Zinc finger protein 593	K14821	#FA8072
P53996	Cnbp	CCHC-type zinc finger nucleic acid binding protein	K09250	#FA8072
A2AWA9;B7ZAP0;Q5RAN1;Q9Y3P9	Rabgap1;RABGAP1L;RABGAP1;RABGAP1	Rab GTPase-activating protein 1;Rab GTPase-activating protein 1-like, isoform 10;Rab GTPase-activating protein 1;Rab GTPase-activating protein 1	K20284	#FA8072
Q61881	Mcm7	DNA replication licensing factor MCM7	K02210	#FA8072
P02253;P16403	H1-2	Histone H1.2	K11275	#FA8072
P70583;Q9CQ43	Dut	Deoxyuridine 5'-triphosphate nucleotidohydrolase	K01520	#FA8072
Q08288;Q6AYK5;Q9NX58	Lyar;Lyar;LYAR	Cell growth-regulating nucleolar protein	K15263	#FA8072
Q09143	Slc7a1	High affinity cationic amino acid transporter 1	K13863	#FA8072
P26350	Ptma	Prothymosin alpha	K13784	#FA8072
P30285;P35426	Cdk4	Cyclin-dependent kinase 4	K02089	#FA8072
Q62764	Ybx3	Y-box-binding protein 3	K06099	#FA8072
Q6P5B0	Rrp12	RRP12-like protein	K14794	#FA8072
Q8BG81	Poldip3	Polymerase delta-interacting protein 3	K22414	#FA8072
Q3U962	Col5a2	Collagen alpha-2(V) chain	K19721	#FA8072
Q16832;Q62371	DDR2;Ddr2	Discoidin domain-containing receptor 2	K05125	#FA8072
Q9Y6C5	PTCH2	Protein patched homolog 2	K11101	#FA8072
P33993	MCM7	DNA replication licensing factor MCM7	K02210	#FA8072
P39951	Cdk1	Cyclin-dependent kinase 1	K02087	#FA8072
O15347;O54879;Q32L31	HMGB3;Hmgb3;HMGB3	High mobility group protein B3	K11296	#FA8072
P15927;Q5RC43	RPA2	Replication protein A 32 kDa subunit	K10739	#FA8072
O88569;P22626	Hnrnpa2b1;HNRNPA2B1	Heterogeneous nuclear ribonucleoproteins A2/B1	K13158	#FA8072
P35249;Q99J62	RFC4;Rfc4	Replication factor C subunit 4	K10755	#FA8072
Q01650;Q63016;Q7YQK4;Q9Z127	SLC7A5;Slc7a5;SLC7A5;Slc7a5	Large neutral amino acids transporter small subunit 1	K13780	#FA8072
P40222;Q6PAM1	TXLNA;Txlna	Alpha-taxilin	K26808	#FA8072
Q3SX30;Q5RDN3;Q5XIU5;Q92530	PSMF1;PSMF1;Psmf1;PSMF1	Proteasome inhibitor PI31 subunit	K06700	#FA8072
P17480;P25976;P25977	UBTF;Ubtf;Ubtf	Nucleolar transcription factor 1	K09273	#FA8072
Q96AE4	FUBP1	Far upstream element-binding protein 1	K13210	#FA8072
P57761	PCNA	Proliferating cell nuclear antigen	K04802	#FA8072
P49736	MCM2	DNA replication licensing factor MCM2	K02540	#FA8072
Q9Y617	PSAT1	Phosphoserine aminotransferase	K00831	#FA8072
P35950	LDLR	Low-density lipoprotein receptor	K12473	#FA8072
P97311	Mcm6	DNA replication licensing factor MCM6	K02542	#FA8072
P49717	Mcm4	DNA replication licensing factor MCM4	K02212	#FA8072
Q17QG2	NUDC	Nuclear migration protein nudC	K25866	#FA8072
P0DPD9;P0DPE0	Eef1akmt4-Ece2;Eef1akmt4	EEF1AKMT4-ECE2 readthrough transcript protein;EEF1A lysine methyltransferase 4	K01415	#FA8072
P25206	Mcm3	DNA replication licensing factor MCM3	K02541	#FA8072
P97310	Mcm2	DNA replication licensing factor MCM2	K02540	#FA8072
P54276	Msh6	DNA mismatch repair protein Msh6	K08737	#FA8072
Q9NPH2	ISYNA1	Inositol-3-phosphate synthase 1	K01858	#FA8072
P49718	Mcm5	DNA replication licensing factor MCM5	K02209	#FA8072
Q8K2Z4	Ncapd2	Condensin complex subunit 1	K06677	#FA8072
P54227	Stmn1	Stathmin	K04381	#FA8072
P13995	MTHFD2	Bifunctional methylenetetrahydrofolate dehydrogenase/cyclohydrolase, mitochondrial	K13403	#FA8072
P45352	Tyms	Thymidylate synthase	K00560	#FA8072
O02771;O18870;P97801;Q16637;Q4R4F8;Q5RE18;Q8HYB8	SMN1;SMN1;Smn1;SMN1;SMN1;SMN1;SMN1	Survival motor neuron protein;Survival motor neuron protein;Survival motor neuron protein;Survival motor neuron protein;Survival motor neuron protein;Survival motor neuron protein;Survival of motor neuron protein	K13129	#FA8072
P07214;P16975	Sparc	SPARC	K24262	#FA8072
P45973;Q61686	CBX5;Cbx5	Chromobox protein homolog 5	K11587	#FA8072
P97930	Dtymk	Thymidylate kinase	K00943	#FA8072
Q99K85	Psat1	Phosphoserine aminotransferase	K00831	#FA8072
Q8IZ69	TRMT2A	tRNA (uracil-5-)-methyltransferase homolog A	K15332	#FA8072
Q9Z248	Aebp2	Zinc finger protein AEBP2	K17452	#FA8072
Q8CFC1	Riox2	Ribosomal oxygenase 2	K21760	#FA8072
P41515	TOP2A	DNA topoisomerase 2-alpha	K03164	#FA8072
D4A3K5;P43275	H1-1	Histone H1.1	K11275	#FA8072
Q8VEE4	Rpa1	Replication protein A 70 kDa DNA-binding subunit	K07466	#FA8072
P17844	DDX5	Probable ATP-dependent RNA helicase DDX5	K12823	#FA8072
Q62193	Rpa2	Replication protein A 32 kDa subunit	K10739	#FA8072
Q99020	Hnrnpab	Heterogeneous nuclear ribonucleoprotein A/B	K13044	#FA8072
Q6PGH2	Jpt2	Jupiter microtubule associated homolog 2	K27587	#FA8072
Q794F9	Slc3a2	4F2 cell-surface antigen heavy chain	K06519	#FA8072
Q6PDI5	Ecpas	Proteasome adapter and scaffold protein ECM29	K11886	#FA8072
Q9HBD1	RC3H2	Roquin-2	K15690	#FA8072
P35637;P56959;Q28009	FUS;Fus;FUS	RNA-binding protein FUS	K13098	#FA8072
C0HKD8;C0HKD9;P55081;Q5EA98	Mfap1a;Mfap1b;MFAP1;MFAP1	Microfibrillar-associated protein 1A;Microfibrillar-associated protein 1B;Microfibrillar-associated protein 1;Microfibrillar-associated protein 1	K13110	#FA8072
Q28660	ADAM2	Disintegrin and metalloproteinase domain-containing protein 2	K06833	#FA8072
P12269	IMPDH2	Inosine-5'-monophosphate dehydrogenase 2	K00088	#FA8072
P62802;P62803;P62804;P62805;P62806;Q4R362;Q5RCS7	;;H4c2;H4C1;H4c1;QtsA-19327;	Histone H4	K11254	#FA8072
Q00422;Q06546	Gabpa;GABPA	GA-binding protein alpha chain	K09441	#FA8072
O35621	Pmm1	Phosphomannomutase 1	K17497	#FA8072
Q9D1H7	Get4	Golgi to ER traffic protein 4 homolog	K23387	#FA8072
Q9JI85	Nucb2	Nucleobindin-2	K20371	#FA8072
Q9MZY0	CYP2E1	Cytochrome P450 2E1	K07415	#FA8072
Q99MJ9	Ddx50	ATP-dependent RNA helicase DDX50	K13183	#FA8072
Q2KJA2	ABCF2	ATP-binding cassette sub-family F member 2	K06185	#FA8072
Q5RD64;Q9CPW0;Q9UHC6	CNTNAP2;Cntnap2;CNTNAP2	Contactin-associated protein-like 2	K07380	#FA8072
P63312;P63313;P63314;Q6ZWY8	Tmsb10;TMSB10;TMSB10;Tmsb10	Thymosin beta-10	K13785	#FA8072
P52293	Kpna2	Importin subunit alpha-1	K15043	#FA8072
O95347	SMC2	Structural maintenance of chromosomes protein 2	K06674	#FA8072
O15397;Q7TMY7	IPO8;Ipo8	Importin-8	K18755	#FA8072
D3ZPX4;O75051;P51805;P70206;P70207;P70208;Q80UG2;Q9HCM2;Q9UIW2	Plxna3;PLXNA2;PLXNA3;Plxna1;Plxna2;Plxna3;Plxna4;PLXNA4;PLXNA1	Plexin-A3;Plexin-A2;Plexin-A3;Plexin-A1;Plexin-A2;Plexin-A3;Plexin-A4;Plexin-A4;Plexin-A1	K06820	#FA8072
A2VD13;Q8C2E4	Ptcd1	Pentatricopeptide repeat-containing protein 1, mitochondrial;Pentatricopeptide repeat-containing protein 1, mitochondrial	K17710	#FA8072
P07742	Rrm1	Ribonucleoside-diphosphate reductase large subunit	K10807	#FA8072
O62699;P35228;Q27995	NOS2	Nitric oxide synthase, inducible;Nitric oxide synthase, inducible;Nitric oxide synthase, inducible	K13241	#FA8072
Q15052	ARHGEF6	Rho guanine nucleotide exchange factor 6	K05729	#FA8072
O75170	PPP6R2	Serine/threonine-protein phosphatase 6 regulatory subunit 2	K15500	#FA8072
Q1RMW1;Q5U203;Q969M7;Q9CY34	UBE2F;Ube2f;UBE2F;Ube2f	NEDD8-conjugating enzyme UBE2F	K10687	#FA8072
Q6AYK3	Isyna1	Inositol-3-phosphate synthase 1	K01858	#FA8072
P18155	Mthfd2	Bifunctional methylenetetrahydrofolate dehydrogenase/cyclohydrolase, mitochondrial	K13403	#FA8072
Q9CQ71	Rpa3	Replication protein A 14 kDa subunit	K10740	#FA8072
Q9CPP0	Npm3	Nucleoplasmin-3	K11278	#FA8072
O88766	Mmp8	Neutrophil collagenase	K01402	#FA8072
P59997	Kdm2a	Lysine-specific demethylase 2A	K10276	#FA8072
Q8BW10	Nob1	RNA-binding protein NOB1	K11883	#FA8072
O75607;Q5RC37	NPM3	Nucleoplasmin-3	K11278	#FA8072
Q2TA32	TYMS	Thymidylate synthase	K00560	#FA8072
E9Q6J5;Q5SQY2;Q6AYJ2;Q8NFC6;Q96IK1	Bod1l;Bod1;Bod1;BOD1L1;BOD1	Biorientation of chromosomes in cell division protein 1-like 1;Biorientation of chromosomes in cell division protein 1;Biorientation of chromosomes in cell division protein 1;Biorientation of chromosomes in cell division protein 1-like 1;Biorientation of chromosomes in cell division protein 1	K27262	#FA8072
P97760	Polr2c	DNA-directed RNA polymerase II subunit RPB3	K03011	#FA8072
Q80X82	Sympk	Symplekin	K06100	#FA8072
O75503	CLN5	Ceroid-lipofuscinosis neuronal protein 5	K12390	#FA8072
O75794;Q2PG37;Q2YDG3;Q8CII2	CDC123;CDC123;CDC123;Cdc123	Cell division cycle protein 123 homolog	K28153	#FA8072
O54775;Q99PP0	Ccn4	CCN family member 4	K22471	#FA8072
Q02788	Col6a2	Collagen alpha-2(VI) chain	K06238	#FA8072
O08739;Q01432	Ampd3;AMPD3	AMP deaminase 3	K01490	#FA8072
Q91Y26	NOC3L	Nucleolar complex protein 3 homolog	K14834	#FA8072
