## Supplementary material for "Fatty Acid β-oxidation and Ferroptosis Define a Survival-Productivity Trade Off in CHO fed-Batch Bioreactors": Intensified_Fed-batch_D12_vs_HNP-006_BSEL_Feeds_D12_merged_to_KEGG_colour-tool.tsv

P19639	Gstm3	Glutathione S-transferase Mu 3	K00799	#008080
D4A7N1;Q91VN4	Chchd6	MICOS complex subunit Mic25	K17564	#008080
P79381	EPHX1	Epoxide hydrolase 1	K01253	#008080
P13667	PDIA4	Protein disulfide-isomerase A4	K09582	#008080
Q9R233	Tapbp	Tapasin	K08058	#008080
P43278;Q0IIJ2	H1-0	Histone H1.0	K11275	#008080
O62742	SCP2	Sterol carrier protein 2	K08764	#008080
Q9NYU2	UGGT1	UDP-glucose:glycoprotein glucosyltransferase 1	K11718	#008080
P49129	LAMP1	Lysosome-associated membrane glycoprotein 1	K06528	#008080
Q9QZK5;Q9R118	Htra1	Serine protease HTRA1	K08784	#008080
P05371	Clu	Clusterin	K17252	#008080
O08795	Prkcsh	Glucosidase 2 subunit beta	K08288	#008080
Q5RDG3	PITRM1	Presequence protease, mitochondrial	K06972	#008080
O35156	UGP2	UTP--glucose-1-phosphate uridylyltransferase	K00963	#008080
P55065	Pltp	Phospholipid transfer protein	K08761	#008080
Q7Z460	CLASP1	CLIP-associating protein 1	K16578	#008080
P49772	Flt3lg	Fms-related tyrosine kinase 3 ligand	K05454	#008080
P49923	LPL	Lipoprotein lipase	K01059	#008080
Q5VV67	PPRC1	Peroxisome proliferator-activated receptor gamma coactivator-related protein 1	K17963	#008080
Q15067;Q5RC19	ACOX1	Peroxisomal acyl-coenzyme A oxidase 1	K00232	#008080
Q3T0R7	ACAA2	3-ketoacyl-CoA thiolase, mitochondrial	K07508	#008080
P16675	Ctsa	Lysosomal protective protein	K13289	#008080
Q3SWX2	ACOT9	Acyl-coenzyme A thioesterase 9, mitochondrial	K17361	#008080
Q5FVH2	Pld3	5'-3' exonuclease PLD3	K16860	#008080
P35434;Q9D3D9	Atp5f1d	ATP synthase subunit delta, mitochondrial;ATP synthase subunit delta, mitochondrial	K02134	#008080
Q9P2E9	RRBP1	Ribosome-binding protein 1	K14000	#008080
Q96I99	SUCLG2	Succinate--CoA ligase [GDP-forming] subunit beta, mitochondrial	K01900	#008080
Q3T189	SDHB	Succinate dehydrogenase [ubiquinone] iron-sulfur subunit, mitochondrial	K00235	#008080
Q9QZY6	CD1C3	T-cell surface glycoprotein CD1c3	K06448	#008080
Q5I0H9	Pdia5	Protein disulfide-isomerase A5	K09583	#008080
Q9NTJ4	MAN2C1	Alpha-mannosidase 2C1	K01191	#008080
Q9Z0M5	Lipa	Lysosomal acid lipase/cholesteryl ester hydrolase	K01052	#008080
P13645	KRT10	Keratin, type I cytoskeletal 10	K07604	#008080
Q2KIL5	PDIA5	Protein disulfide-isomerase A5	K09583	#008080
Q9ERN0	Scamp2	Secretory carrier-associated membrane protein 2	K19995	#008080
P50398	Gdi1	Rab GDP dissociation inhibitor alpha	K17255	#008080
Q9ESV0	Ddx24	ATP-dependent RNA helicase DDX24	K14805	#008080
Q66HG4	Galm	Galactose mutarotase	K01785	#008080
O14967	CLGN	Calmegin	K09551	#008080
Q5XIT1;Q6PER3;Q9UPY8	Mapre3;Mapre3;MAPRE3	Microtubule-associated protein RP/EB family member 3	K10436	#008080
P24752	ACAT1	Acetyl-CoA acetyltransferase, mitochondrial	K00626	#008080
P52503	Ndufs6	NADH dehydrogenase [ubiquinone] iron-sulfur protein 6, mitochondrial	K03939	#008080
P21981	Tgm2	Protein-glutamine gamma-glutamyltransferase 2	K05625	#008080
Q8BMS1	Hadha	Trifunctional enzyme subunit alpha, mitochondrial	K07515	#008080
O35346;P34152	Ptk2	Focal adhesion kinase 1	K05725	#008080
A1A4R1;P02262;P0C0S8;P0C0S9;P0CC09;P20671;Q16777;Q3ZBX9;Q4R3X5;Q64523;Q6FI13;Q6GSS7;Q96KK5;Q99878;Q9BTM1	H2AC20;;H2AC11;;H2ac18;H2AC7;H2AC20;H2AJ;H2AJ;H2ac20;H2AC18;Hist2h2aa1;H2AC12;H2AC14;H2AJ	Histone H2A type 2-C;Histone H2A type 1;Histone H2A type 1;Histone H2A type 1;Histone H2A type 2-A;Histone H2A type 1-D;Histone H2A type 2-C;Histone H2A.J;Histone H2A.J;Histone H2A type 2-C;Histone H2A type 2-A;Histone H2A type 2-A;Histone H2A type 1-H;Histone H2A type 1-J;Histone H2A.J	K11251	#FA8072
Q13610;Q2HJ56;Q99LL5	PWP1;PWP1;Pwp1	Periodic tryptophan protein 1 homolog	K14791	#FA8072
Q5SW19	Cluh	Clustered mitochondria protein homolog	K03255	#FA8072
Q5RAL9;Q96EK6;Q9JK38	GNPNAT1;GNPNAT1;Gnpnat1	Glucosamine 6-phosphate N-acetyltransferase	K00621	#FA8072
P53996	Cnbp	CCHC-type zinc finger nucleic acid binding protein	K09250	#FA8072
Q92734	TFG	Protein TFG	K09292	#FA8072
Q5EA36;Q5RC41;Q8C2Q3;Q96PK6	RBM14;RBM14;Rbm14;RBM14	RNA-binding protein 14	K13189	#FA8072
P33609	Pola1	DNA polymerase alpha catalytic subunit	K02320	#FA8072
Q6IFX4	Krt39	Keratin, type I cytoskeletal 39	K07604	#FA8072
Q15052	ARHGEF6	Rho guanine nucleotide exchange factor 6	K05729	#FA8072
Q16739	UGCG	Ceramide glucosyltransferase	K00720	#FA8072
P05165	PCCA	Propionyl-CoA carboxylase alpha chain, mitochondrial	K01965	#FA8072
Q5JTH9	RRP12	RRP12-like protein	K14794	#FA8072
P26350	Ptma	Prothymosin alpha	K13784	#FA8072
Q62070	Pim2	Serine/threonine-protein kinase pim-2	K08806	#FA8072
Q5U317;Q9D824	Fip1l1	Pre-mRNA 3'-end-processing factor FIP1	K14405	#FA8072
Q6A0A9	FAM120A	Constitutive coactivator of PPAR-gamma-like protein 1	K28456	#FA8072
Q9WTV5	Psmd9	26S proteasome non-ATPase regulatory subunit 9	K06693	#FA8072
Q5PQQ2;Q9Y2W2	Wbp11;WBP11	WW domain-binding protein 11	K12866	#FA8072
Q9NPH2	ISYNA1	Inositol-3-phosphate synthase 1	K01858	#FA8072
Q9JK91	Mlh1	DNA mismatch repair protein Mlh1	K08734	#FA8072
E9Q6J5;Q5SQY2;Q6AYJ2;Q8NFC6;Q96IK1	Bod1l;Bod1;Bod1;BOD1L1;BOD1	Biorientation of chromosomes in cell division protein 1-like 1;Biorientation of chromosomes in cell division protein 1;Biorientation of chromosomes in cell division protein 1;Biorientation of chromosomes in cell division protein 1-like 1;Biorientation of chromosomes in cell division protein 1	K27262	#FA8072
Q01650;Q63016;Q7YQK4;Q9Z127	SLC7A5;Slc7a5;SLC7A5;Slc7a5	Large neutral amino acids transporter small subunit 1	K13780	#FA8072
Q6QA27;Q9QXA7	Trim44	Tripartite motif-containing protein 44	K12020	#FA8072
P63312;P63313;P63314;Q6ZWY8	Tmsb10;TMSB10;TMSB10;Tmsb10	Thymosin beta-10	K13785	#FA8072
P42229;P42230;P42231;Q62771;Q95115	STAT5A;Stat5a;STAT5A;Stat5a;STAT5A	Signal transducer and activator of transcription 5A	K11223	#FA8072
Q9Z248	Aebp2	Zinc finger protein AEBP2	K17452	#FA8072
Q9WUU7	Ctsz	Cathepsin Z	K08568	#FA8072
Q6PDI5	Ecpas	Proteasome adapter and scaffold protein ECM29	K11886	#FA8072
Q6PAM0	Prkab2	5'-AMP-activated protein kinase subunit beta-2	K07199	#FA8072
Q62130	Ptpn14	Tyrosine-protein phosphatase non-receptor type 14	K18025	#FA8072
D4A3K5;P43275	H1-1	Histone H1.1	K11275	#FA8072
Q61881	Mcm7	DNA replication licensing factor MCM7	K02210	#FA8072
P97855	G3bp1	Ras GTPase-activating protein-binding protein 1	K17265	#FA8072
P62633;P62634;Q3T0Q6;Q5R5R5	CNBP;Cnbp;CNBP;CNBP	CCHC-type zinc finger nucleic acid binding protein	K09250	#FA8072
Q2T9P4	NASP	Nuclear autoantigenic sperm protein	K11291	#FA8072
Q3TX08	Trmt1	tRNA (guanine(26)-N(2))-dimethyltransferase	K00555	#FA8072
Q9H2I8	LRMDA	Leucine-rich melanocyte differentiation-associated protein	K24399	#FA8072
O15042;Q5R7X2;Q6NV83	U2SURP;U2SURP;U2surp	U2 snRNP-associated SURP motif-containing protein	K12842	#FA8072
Q8CFC1	Riox2	Ribosomal oxygenase 2	K21760	#FA8072
Q64012	Raly	RNA-binding protein Raly	K12895	#FA8072
Q6A0A2;Q92615	Larp4b;LARP4B	La-related protein 4B	K18763	#FA8072
O95347	SMC2	Structural maintenance of chromosomes protein 2	K06674	#FA8072
P52925	Hmgb2	High mobility group protein B2	K11295	#FA8072
Q921N6	Ddx27	Probable ATP-dependent RNA helicase DDX27	K13181	#FA8072
P49915	GMPS	GMP synthase [glutamine-hydrolyzing]	K01951	#FA8072
P02804	MT1	Metallothionein-1	K14739	#FA8072
P15864	H1-2	Histone H1.2	K11275	#FA8072
O95926;Q4QRB2;Q9D198	SYF2;Syf2;Syf2	Pre-mRNA-splicing factor SYF2	K12868	#FA8072
Q16832;Q62371	DDR2;Ddr2	Discoidin domain-containing receptor 2	K05125	#FA8072
Q3ZBH9	MCM7	DNA replication licensing factor MCM7	K02210	#FA8072
P54227	Stmn1	Stathmin	K04381	#FA8072
Q8K2Z4	Ncapd2	Condensin complex subunit 1	K06677	#FA8072
A4FV54;P35280;P55258;P61006;P61007;P61028;P70550;Q2HJI8;Q4R5P1;Q5R4A3;Q5REC9;Q92930	RAB8A;Rab8a;Rab8a;RAB8A;RAB8A;Rab8b;Rab8b;RAB8B;RAB8A;RAB8A;RAB8B;RAB8B	Ras-related protein Rab-8A;Ras-related protein Rab-8A;Ras-related protein Rab-8A;Ras-related protein Rab-8A;Ras-related protein Rab-8A;Ras-related protein Rab-8B;Ras-related protein Rab-8B;Ras-related protein Rab-8B;Ras-related protein Rab-8A;Ras-related protein Rab-8A;Ras-related protein Rab-8B;Ras-related protein Rab-8B	K07901	#FA8072
D3ZBN0;P16401;P43276	H1-5	Histone H1.5	K11275	#FA8072
P97311	Mcm6	DNA replication licensing factor MCM6	K02542	#FA8072
P49717	Mcm4	DNA replication licensing factor MCM4	K02212	#FA8072
O15397;Q7TMY7	IPO8;Ipo8	Importin-8	K18755	#FA8072
P42128	Foxk1	Forkhead box protein K1	K09404	#FA8072
Q9CX86	Hnrnpa0	Heterogeneous nuclear ribonucleoprotein A0	K12894	#FA8072
Q9CQ71	Rpa3	Replication protein A 14 kDa subunit	K10740	#FA8072
O75019	LILRA1	Leukocyte immunoglobulin-like receptor subfamily A member 1	K06512	#FA8072
Q6P5B0	Rrp12	RRP12-like protein	K14794	#FA8072
Q8C4J7	Tbl3	Transducin beta-like protein 3	K14555	#FA8072
Q96T23	RSF1	Remodeling and spacing factor 1	K11657	#FA8072
O70551;Q5RD27;Q96SB4	Srpk1;SRPK1;SRPK1	SRSF protein kinase 1	K15409	#FA8072
Q61543;Q62638;Q9Z1E9	Glg1;Glg1;GLG1	Golgi apparatus protein 1	K06816	#FA8072
Q5R8D8;Q99615	DNAJC7	DnaJ homolog subfamily C member 7	K09527	#FA8072
P02253;P16403	H1-2	Histone H1.2	K11275	#FA8072
Q6PGH2	Jpt2	Jupiter microtubule associated homolog 2	K27587	#FA8072
P33993	MCM7	DNA replication licensing factor MCM7	K02210	#FA8072
Q8VIJ6	Sfpq	Splicing factor, proline- and glutamine-rich	K13219	#FA8072
Q6VEU1	Nob1	RNA-binding protein NOB1	K11883	#FA8072
P35637;P56959;Q28009	FUS;Fus;FUS	RNA-binding protein FUS	K13098	#FA8072
P70583;Q9CQ43	Dut	Deoxyuridine 5'-triphosphate nucleotidohydrolase	K01520	#FA8072
Q0IIF7	USP14	Ubiquitin carboxyl-terminal hydrolase 14	K11843	#FA8072
P49736	MCM2	DNA replication licensing factor MCM2	K02540	#FA8072
P11116	LGALS1	Galectin-1	K06830	#FA8072
Q3UA06;Q5XHZ9	Trip13	Pachytene checkpoint protein 2 homolog	K22399	#FA8072
P25206	Mcm3	DNA replication licensing factor MCM3	K02541	#FA8072
O88569;P22626	Hnrnpa2b1;HNRNPA2B1	Heterogeneous nuclear ribonucleoproteins A2/B1	K13158	#FA8072
O15347;O54879;Q32L31	HMGB3;Hmgb3;HMGB3	High mobility group protein B3	K11296	#FA8072
P62802;P62803;P62804;P62805;P62806;Q4R362;Q5RCS7	;;H4c2;H4C1;H4c1;QtsA-19327;	Histone H4	K11254	#FA8072
P04773	GLUL	Glutamine synthetase	K01915	#FA8072
Q9BZE4	GTPBP4	GTP-binding protein 4	K06943	#FA8072
Q96AE4	FUBP1	Far upstream element-binding protein 1	K13210	#FA8072
P49718	Mcm5	DNA replication licensing factor MCM5	K02209	#FA8072
Q66HD3;Q99MD9	Nasp	Nuclear autoantigenic sperm protein	K11291	#FA8072
P49459;Q9Z255	UBE2A;Ube2a	Ubiquitin-conjugating enzyme E2 A	K10573	#FA8072
Q62764	Ybx3	Y-box-binding protein 3	K06099	#FA8072
E9Q5G3	Kif23	Kinesin-like protein KIF23	K17387	#FA8072
Q99020	Hnrnpab	Heterogeneous nuclear ribonucleoprotein A/B	K13044	#FA8072
Q794F9	Slc3a2	4F2 cell-surface antigen heavy chain	K06519	#FA8072
O62699;P35228;Q27995	NOS2	Nitric oxide synthase, inducible;Nitric oxide synthase, inducible;Nitric oxide synthase, inducible	K13241	#FA8072
P18155	Mthfd2	Bifunctional methylenetetrahydrofolate dehydrogenase/cyclohydrolase, mitochondrial	K13403	#FA8072
Q99MJ9	Ddx50	ATP-dependent RNA helicase DDX50	K13183	#FA8072
P40937;Q9D0F6	RFC5;Rfc5	Replication factor C subunit 5	K10756	#FA8072
Q922H1	Prmt3	Protein arginine N-methyltransferase 3	K11436	#FA8072
P57761	PCNA	Proliferating cell nuclear antigen	K04802	#FA8072
Q9DB42	Znf593	Zinc finger protein 593	K14821	#FA8072
D3ZPX4;O75051;P51805;P70206;P70207;P70208;Q80UG2;Q9HCM2;Q9UIW2	Plxna3;PLXNA2;PLXNA3;Plxna1;Plxna2;Plxna3;Plxna4;PLXNA4;PLXNA1	Plexin-A3;Plexin-A2;Plexin-A3;Plexin-A1;Plexin-A2;Plexin-A3;Plexin-A4;Plexin-A4;Plexin-A1	K06820	#FA8072
Q6X936;Q80W68;Q96J84	Kirrel1;Kirrel1;KIRREL1	Kin of IRRE-like protein 1	K25874	#FA8072
P97314;Q16527;Q32LE9;Q62908	Csrp2;CSRP2;CSRP2;Csrp2	Cysteine and glycine-rich protein 2	K09377	#FA8072
Q10568;Q9P2I0	CPSF2	Cleavage and polyadenylation specificity factor subunit 2	K14402	#FA8072
Q99K85	Psat1	Phosphoserine aminotransferase	K00831	#FA8072
Q9CPP0	Npm3	Nucleoplasmin-3	K11278	#FA8072
Q8VHL1	Setd7	Histone-lysine N-methyltransferase SETD7	K11431	#FA8072
C8BKD0;Q58DH8	FEN1	Flap endonuclease 1	K04799	#FA8072
Q14566	MCM6	DNA replication licensing factor MCM6	K02542	#FA8072
Q8WXH0	SYNE2	Nesprin-2	K19346	#FA8072
O75170	PPP6R2	Serine/threonine-protein phosphatase 6 regulatory subunit 2	K15500	#FA8072
O75607;Q5RC37	NPM3	Nucleoplasmin-3	K11278	#FA8072
Q9Y617	PSAT1	Phosphoserine aminotransferase	K00831	#FA8072
Q4KMA0	Azi2	5-azacytidine-induced protein 2	K12651	#FA8072
Q8CI11	Gnl3	Guanine nucleotide-binding protein-like 3	K14538	#FA8072
Q5RD64;Q9CPW0;Q9UHC6	CNTNAP2;Cntnap2;CNTNAP2	Contactin-associated protein-like 2	K07380	#FA8072
P30285;P35426	Cdk4	Cyclin-dependent kinase 4	K02089	#FA8072
Q2TA32	TYMS	Thymidylate synthase	K00560	#FA8072
O89038;Q14814;Q63943	Mef2d;MEF2D;Mef2d	Myocyte-specific enhancer factor 2D	K09262	#FA8072
Q8WMY2	FDPS	Farnesyl pyrophosphate synthase	K00787	#FA8072
P41515	TOP2A	DNA topoisomerase 2-alpha	K03164	#FA8072
O15294;P56558;P81436;Q27HV0;Q8CGY8	OGT;Ogt;OGT;OGT;Ogt	UDP-N-acetylglucosamine--peptide N-acetylglucosaminyltransferase 110 kDa subunit	K09667	#FA8072
Q3SX30;Q5RDN3;Q5XIU5;Q92530	PSMF1;PSMF1;Psmf1;PSMF1	Proteasome inhibitor PI31 subunit	K06700	#FA8072
Q68DY1	ZNF626	Zinc finger protein 626	K09228	#FA8072
Q99NB8	Ubqln4	Ubiquilin-4	K04523	#FA8072
P0DMW0;P0DMW1	Hspa1a;Hspa1b	Heat shock 70 kDa protein 1A;Heat shock 70 kDa protein 1B	K03283	#FA8072
Q3SZ19	PSMD9	26S proteasome non-ATPase regulatory subunit 9	K06693	#FA8072
C0HKD8;C0HKD9;P55081;Q5EA98	Mfap1a;Mfap1b;MFAP1;MFAP1	Microfibrillar-associated protein 1A;Microfibrillar-associated protein 1B;Microfibrillar-associated protein 1;Microfibrillar-associated protein 1	K13110	#FA8072
P39951	Cdk1	Cyclin-dependent kinase 1	K02087	#FA8072
Q14444	CAPRIN1	Caprin-1	K18743	#FA8072
Q9Y6C5	PTCH2	Protein patched homolog 2	K11101	#FA8072
P43247	Msh2	DNA mismatch repair protein Msh2	K08735	#FA8072
Q9CQV5	Mrps24	Small ribosomal subunit protein uS3m	K17403	#FA8072
P17844	DDX5	Probable ATP-dependent RNA helicase DDX5	K12823	#FA8072
Q0VC06;Q6NSQ7	LTV1;Ltv1	Protein LTV1 homolog	K14798	#FA8072
P12269	IMPDH2	Inosine-5'-monophosphate dehydrogenase 2	K00088	#FA8072
Q6AI39	BICRAL	BRD4-interacting chromatin-remodeling complex-associated protein-like	K25613	#FA8072
P0DPD9;P0DPE0	Eef1akmt4-Ece2;Eef1akmt4	EEF1AKMT4-ECE2 readthrough transcript protein;EEF1A lysine methyltransferase 4	K01415	#FA8072
A7MB80;P78347;Q9ESZ8	GTF2I;GTF2I;Gtf2i	General transcription factor II-I	K03121	#FA8072
Q4AEE3	DNASE1	Deoxyribonuclease-1	K11994	#FA8072
O94992;Q0X0C4;Q5M9G1;Q8R409;Q96MH2	HEXIM1;HEXIM1;Hexim1;Hexim1;HEXIM2	Protein HEXIM1;Protein HEXIM1;Protein HEXIM1;Protein HEXIM1;Protein HEXIM2	K15189	#FA8072
Q9CQY2	Ramac	RNA guanine-N7 methyltransferase activating subunit	K18708	#FA8072
