## Supplementary material for "Fatty Acid β-oxidation and Ferroptosis Define a Survival-Productivity Trade Off in CHO fed-Batch Bioreactors": Intensified_Fed-batch_D14_vs_HNP-006_BSEL_Feeds_D14_merged_to_KEGG_colour-tool.tsv

D4A208;O75044;Q7Z6B7;Q91Z67;Q91Z69	Srgap2;SRGAP2;SRGAP1;Srgap2;Srgap1	SLIT-ROBO Rho GTPase-activating protein 2;SLIT-ROBO Rho GTPase-activating protein 2;SLIT-ROBO Rho GTPase-activating protein 1;SLIT-ROBO Rho GTPase-activating protein 2;SLIT-ROBO Rho GTPase-activating protein 1	K07526	#008080
Q07797	Lgals3bp	Galectin-3-binding protein	K17300	#008080
Q62881;Q9D1X0	Nol3	Nucleolar protein 3	K28177	#008080
Q9CQR4	Acot13	Acyl-coenzyme A thioesterase 13	K17362	#008080
P51659	HSD17B4	Peroxisomal multifunctional enzyme type 2	K12405	#008080
Q1LZD9;Q4KLH4;Q8R326;Q8WXF1	PSPC1;Pspc1;Pspc1;PSPC1	Paraspeckle component 1	K24993	#008080
Q5BK81	Ptgr2	Prostaglandin reductase 2	K13949	#008080
Q62904	Hsd17b7	3-keto-steroid reductase/17-beta-hydroxysteroid dehydrogenase 7	K13373	#008080
P43278;Q0IIJ2	H1-0	Histone H1.0	K11275	#008080
Q99KI0	Aco2	Aconitate hydratase, mitochondrial	K01681	#008080
Q96RP9	GFM1	Elongation factor G, mitochondrial	K02355	#008080
P52825	Cpt2	Carnitine O-palmitoyltransferase 2, mitochondrial	K08766	#008080
Q06136;Q2KIJ5;Q6GV12	KDSR;KDSR;Kdsr	3-ketodihydrosphingosine reductase	K04708	#008080
Q8NEY8	PPHLN1	Periphilin-1	K21872	#008080
Q5R660;Q9UGP8	SEC63	Translocation protein SEC63 homolog	K09540	#008080
Q91VM9	Ppa2	Inorganic pyrophosphatase 2, mitochondrial	K01507	#008080
Q9Z2Z8	Dhcr7	7-dehydrocholesterol reductase	K00213	#008080
Q9DCS3;Q9Z311	Mecr	Enoyl-[acyl-carrier-protein] reductase, mitochondrial;Enoyl-[acyl-carrier-protein] reductase, mitochondrial	K07512	#008080
Q2PG46;Q2TBQ0;Q5R4V9;Q811P6;Q8JZM0;Q8WVM0	TFB1M;TFB1M;TFB1M;Tfb1m;Tfb1m;TFB1M	Dimethyladenosine transferase 1, mitochondrial;Mitochondrial dimethyladenosine transferase 1;Dimethyladenosine transferase 1, mitochondrial;Dimethyladenosine transferase 1, mitochondrial;Dimethyladenosine transferase 1, mitochondrial;Dimethyladenosine transferase 1, mitochondrial	K15266	#008080
P97532;Q99J99	Mpst	3-mercaptopyruvate sulfurtransferase	K01011	#008080
P05371	Clu	Clusterin	K17252	#008080
P46418	Gsta5	Glutathione S-transferase alpha-5	K00799	#008080
Q9Y305	ACOT9	Acyl-coenzyme A thioesterase 9, mitochondrial	K17361	#008080
Q8BGC4	Ptgr3	Prostaglandin reductase-3	K07119	#008080
Q3SZL3;Q5FVN0;Q91V01	LPCAT3;Lpcat3;Lpcat3	Lysophospholipid acyltransferase 5	K13515	#008080
P00130;Q8R1I1;Q9UDW1	UQCR10;Uqcr10;UQCR10	Cytochrome b-c1 complex subunit 9	K00419	#008080
Q66HG4	Galm	Galactose mutarotase	K01785	#008080
Q2KIL5	PDIA5	Protein disulfide-isomerase A5	K09583	#008080
Q9GJT2	ESD	S-formylglutathione hydrolase	K01070	#008080
Q63151	Acsl3	Fatty acid CoA ligase Acsl3	K01897	#008080
P00432	CAT	Catalase	K03781	#008080
Q920F5	Mlycd	Malonyl-CoA decarboxylase, mitochondrial	K01578	#008080
P54276	Msh6	DNA mismatch repair protein Msh6	K08737	#008080
O60907;Q4R8H1;Q8BHJ5;Q9BZK7;Q9QXE7	TBL1X;TBL1X;Tbl1xr1;TBL1XR1;Tbl1x	F-box-like/WD repeat-containing protein TBL1X;F-box-like/WD repeat-containing protein TBL1X;F-box-like/WD repeat-containing protein TBL1XR1;F-box-like/WD repeat-containing protein TBL1XR1;F-box-like/WD repeat-containing protein TBL1X	K04508	#008080
B3DMA2	Acad11	Acyl-CoA dehydrogenase family member 11	K11730	#008080
Q9P2R3	ANKFY1	Rabankyrin-5	K20129	#008080
O95822	MLYCD	Malonyl-CoA decarboxylase, mitochondrial	K01578	#008080
P70122;Q3SWZ6;Q5RAZ2;Q5RK30;Q9Y3A5	Sbds;SBDS;SBDS;Sbds;SBDS	Ribosome maturation protein SBDS	K14574	#008080
Q8VIF7	Selenbp1	Methanethiol oxidase	K17285	#008080
P05063;P09117	Aldoc	Fructose-bisphosphate aldolase C	K01623	#008080
P55065	Pltp	Phospholipid transfer protein	K08761	#008080
P31937;Q5R5E7	HIBADH	3-hydroxyisobutyrate dehydrogenase, mitochondrial;3-hydroxyisobutyrate dehydrogenase, mitochondrial	K00020	#008080
Q8K157	Galm	Galactose mutarotase	K01785	#008080
O08700;P97390;Q9NRW7	Vps45;Vps45;VPS45	Vacuolar protein sorting-associated protein 45	K12479	#008080
P49257	LMAN1	Protein ERGIC-53	K10080	#008080
Q9HDC9	APMAP	Adipocyte plasma membrane-associated protein	K21407	#008080
E9Q7T7	Chadl	Chondroadherin-like protein	K25758	#008080
P51647	Aldh1a1	Aldehyde dehydrogenase 1A1	K07249	#008080
Q9H3Z4	DNAJC5	DnaJ homolog subfamily C member 5	K09525	#008080
Q13595;Q6PFR5	TRA2A;Tra2a	Transformer-2 protein homolog alpha	K12897	#008080
Q5XIA8;Q91VC9	Ghitm	Growth hormone-inducible transmembrane protein	K21890	#008080
Q5RAV2;Q8BJF9;Q9UQN3	CHMP2B;Chmp2b;CHMP2B	Charged multivesicular body protein 2b	K12192	#008080
Q15126;Q29081;Q9D1G2	PMVK;PMVK;Pmvk	Phosphomevalonate kinase	K13273	#008080
O75439;Q5REK3	PMPCB	Mitochondrial-processing peptidase subunit beta	K17732	#008080
Q9QZK5;Q9R118	Htra1	Serine protease HTRA1	K08784	#008080
Q920A5;Q920A6	Scpep1	Retinoid-inducible serine carboxypeptidase	K09646	#008080
O35386	Phyh	Phytanoyl-CoA dioxygenase, peroxisomal	K00477	#008080
Q1LZB0;Q80WW9;Q96HY6	DDRGK1;Ddrgk1;DDRGK1	DDRGK domain-containing protein 1	K23344	#008080
P09445	EEF2	Elongation factor 2	K03234	#008080
A6NCV1	OR6C74	Olfactory receptor 6C74	K04257	#008080
Q52KI8	Srrm1	Serine/arginine repetitive matrix protein 1	K13171	#008080
O75794;Q2PG37;Q2YDG3;Q8CII2	CDC123;CDC123;CDC123;Cdc123	Cell division cycle protein 123 homolog	K28153	#008080
Q9R0M5	Tpk1	Thiamin pyrophosphokinase 1	K00949	#008080
P70470	Lypla1	Acyl-protein thioesterase 1	K06128	#008080
Q13228	SELENBP1	Methanethiol oxidase	K17285	#008080
P19367	HK1	Hexokinase-1	K00844	#008080
Q9Y6N5	SQOR	Sulfide:quinone oxidoreductase, mitochondrial	K22470	#008080
Q9JI85	Nucb2	Nucleobindin-2	K20371	#008080
Q5XIT1;Q6PER3;Q9UPY8	Mapre3;Mapre3;MAPRE3	Microtubule-associated protein RP/EB family member 3	K10436	#008080
P36969;Q32QL6;Q4AEG9;Q4AEH0;Q4AEH2	GPX4	Phospholipid hydroperoxide glutathione peroxidase	K05361	#008080
P11166;P11167;P13355;P17809;P20303;P27674;P79365	SLC2A1;Slc2a1;SLC2A1;Slc2a1;SLC2A1;SLC2A1;SLC2A1	Solute carrier family 2, facilitated glucose transporter member 1;Solute carrier family 2, facilitated glucose transporter member 1;Solute carrier family 2, facilitated glucose transporter member 1;Solute carrier family 2, facilitated glucose transporter member 1;Solute carrier family 2, facilitated glucose transporter member 1;Solute carrier family 2, facilitated glucose transporter member 1;Sol…	K07299	#008080
Q5R778;Q709F0	ACAD11	Acyl-CoA dehydrogenase family member 11	K11730	#008080
O89017	Lgmn	Legumain	K01369	#008080
Q5R788;Q86U28;Q9DCB8	ISCA2;ISCA2;Isca2	Iron-sulfur cluster assembly 2 homolog, mitochondrial;Iron-sulfur cluster assembly 2 homolog, mitochondrial;Iron-sulfur cluster assembly 2 homolog, mitochondrial	K22072	#008080
O15075;Q9JLM8	DCLK1;Dclk1	Serine/threonine-protein kinase DCLK1	K08805	#008080
D4A7N1;Q91VN4	Chchd6	MICOS complex subunit Mic25	K17564	#008080
Q9D051	Pdhb	Pyruvate dehydrogenase E1 component subunit beta, mitochondrial	K00162	#008080
P17710	Hk1	Hexokinase-1	K00844	#008080
O75347;P48427;P48428;P80584;Q6PEC1	TBCA;TBCA;Tbca;TBCA;Tbca	Tubulin-specific chaperone A	K17292	#008080
Q5RK27;Q9WVL3	Slc12a7	Solute carrier family 12 member 7	K13627	#008080
P21981	Tgm2	Protein-glutamine gamma-glutamyltransferase 2	K05625	#008080
Q5FVH2	Pld3	5'-3' exonuclease PLD3	K16860	#008080
O08739;Q01432	Ampd3;AMPD3	AMP deaminase 3	K01490	#008080
O35350;P06815;P97571	Capn1;CAPN1;Capn1	Calpain-1 catalytic subunit;Calpain-1 catalytic subunit (Fragment);Calpain-1 catalytic subunit	K01367	#008080
O43264;O54692;Q4V8C2;Q5RFM4	ZW10;Zw10;Zw10;ZW10	Centromere/kinetochore protein zw10 homolog	K11578	#008080
Q60415	PEX19	Peroxisomal biogenesis factor 19	K13337	#008080
Q8CG70	P3h3	Prolyl 3-hydroxylase 3	K22460	#008080
O08914	Faah	Fatty-acid amide hydrolase 1	K15528	#008080
P49129	LAMP1	Lysosome-associated membrane glycoprotein 1	K06528	#008080
A7YY55	HACD3	Very-long-chain (3R)-3-hydroxyacyl-CoA dehydratase 3	K10703	#008080
Q4KLH5;Q8K2K6	Agfg1	Arf-GAP domain and FG repeat-containing protein 1	K15044	#008080
Q5R4Q3;Q99442	SEC62	Translocation protein SEC62	K12275	#008080
Q9EQR2	Agps	Alkyldihydroxyacetonephosphate synthase, peroxisomal	K00803	#008080
O14561;P52505;Q0MQC1;Q0MQC2;Q0MQC3;Q9CR21	NDUFAB1;NDUFAB1;NDUFAB1;NDUFAB1;NDUFAB1;Ndufab1	Acyl carrier protein, mitochondrial;Acyl carrier protein, mitochondrial;Acyl carrier protein, mitochondrial;Acyl carrier protein, mitochondrial;Acyl carrier protein, mitochondrial;Acyl carrier protein, mitochondrial	K03955	#008080
E1BMF7;Q5BKP2;Q92995	USP13;Usp13;USP13	Ubiquitin carboxyl-terminal hydrolase 13	K11836	#008080
P97873	Loxl1	Lysyl oxidase homolog 1	K14678	#008080
Q80X82	Sympk	Symplekin	K06100	#008080
Q5R440	CANX	Calnexin	K08054	#008080
Q2KJ32	SELENBP1	Methanethiol oxidase	K17285	#008080
Q8VDC1	Fyco1	FYVE and coiled-coil domain-containing protein 1	K21954	#008080
P51572;Q5R8H3;Q61335	BCAP31;BCAP31;Bcap31	B-cell receptor-associated protein 31	K14009	#008080
P21980	TGM2	Protein-glutamine gamma-glutamyltransferase 2	K05625	#008080
Q5EB81	Cyb5r1	NADH-cytochrome b5 reductase 1	K00326	#008080
Q16629;Q3T106;Q8BL97	SRSF7;SRSF7;Srsf7	Serine/arginine-rich splicing factor 7	K12896	#008080
B1WBW4	Armc10	Armadillo repeat-containing protein 10	K24167	#008080
Q15287;Q4R5N1;Q5NVM8;Q6AYK1;Q99M28	RNPS1;RNPS1;RNPS1;Rnps1;Rnps1	RNA-binding protein with serine-rich domain 1	K14325	#008080
Q4AEE3	DNASE1	Deoxyribonuclease-1	K11994	#008080
Q6Q2Z6	Acot5	Acyl-coenzyme A thioesterase 5	K01068	#008080
O88370;Q0P5F7;Q8TBX8;Q91XU3	Pip4k2c;PIP4K2C;PIP4K2C;Pip4k2c	Phosphatidylinositol 5-phosphate 4-kinase type-2 gamma	K00920	#008080
Q14764;Q5R9N2	MVP	Major vault protein	K17266	#008080
P18124	RPL7	Large ribosomal subunit protein uL30	K02937	#008080
O75477;Q5RCJ9;Q91X78	ERLIN1;ERLIN1;Erlin1	Erlin-1	K23341	#008080
Q8C4J7	Tbl3	Transducin beta-like protein 3	K14555	#008080
Q1RMW1;Q5U203;Q969M7;Q9CY34	UBE2F;Ube2f;UBE2F;Ube2f	NEDD8-conjugating enzyme UBE2F	K10687	#008080
Q8CG48	Smc2	Structural maintenance of chromosomes protein 2	K06674	#008080
P42566;P42567	EPS15;Eps15	Epidermal growth factor receptor substrate 15	K12472	#008080
O35986;O95218;Q19QU3;Q5R580;Q9R020	Zranb2;ZRANB2;ZRANB2;ZRANB2;Zranb2	Zinc finger Ran-binding domain-containing protein 2	K26076	#008080
P62995;P62996;P62997;Q3ZBT6	TRA2B;Tra2b;Tra2b;TRA2B	Transformer-2 protein homolog beta	K12897	#008080
Q9CRA5;Q9ERE4;Q9H4A6	Golph3;Golph3;GOLPH3	Golgi phosphoprotein 3	K15620	#008080
Q08DR0;Q5R5Z2;Q8IWS0;Q9D4J7	PHF6;PHF6;PHF6;Phf6	PHD finger protein 6	K23310	#008080
P62072;P62073;P62074;Q2NKR1	TIMM10;Timm10;Timm10;TIMM10	Mitochondrial import inner membrane translocase subunit Tim10	K17778	#008080
Q5RA93;Q8C5N3;Q9HCG8	CWC22;Cwc22;CWC22	Pre-mRNA-splicing factor CWC22 homolog	K13100	#008080
P11031;Q63396	Sub1	Activated RNA polymerase II transcriptional coactivator p15	K25815	#008080
Q8BLX7	Col16a1	Collagen alpha-1(XVI) chain	K24339	#008080
Q9EST4	Psmg2	Proteasome assembly chaperone 2	K11876	#008080
Q3U962	Col5a2	Collagen alpha-2(V) chain	K19721	#008080
Q5RDG3	PITRM1	Presequence protease, mitochondrial	K06972	#008080
O35144	Terf2	Telomeric repeat-binding factor 2	K11111	#008080
O54946;O75190;Q0III6;Q4R7Y5;Q5R8H0;Q6AYU3;Q9QYI8	Dnajb6;DNAJB6;DNAJB6;DNAJB6;DNAJB6;Dnajb6;Dnajb7	DnaJ homolog subfamily B member 6;DnaJ homolog subfamily B member 6;DnaJ homolog subfamily B member 6;DnaJ homolog subfamily B member 6;DnaJ homolog subfamily B member 6;DnaJ homolog subfamily B member 6;DnaJ homolog subfamily B member 7	K09512	#008080
Q8TD57	DNAH3	Dynein axonemal heavy chain 3	K10408	#008080
Q9ET54	Palld	Palladin	K22029	#008080
O88492	Plin4	Perilipin-4	K20254	#008080
P83565	Mrpl40	Large ribosomal subunit protein mL40	K17421	#008080
Q8WUA2;Q9CXG3	PPIL4;Ppil4	Peptidyl-prolyl cis-trans isomerase-like 4	K12735	#008080
P0DN35	Ndufb1	NADH dehydrogenase [ubiquinone] 1 beta subcomplex subunit 1	K03957	#008080
Q8VCY6;Q9NYH9	Utp6;UTP6	U3 small nucleolar RNA-associated protein 6 homolog	K14557	#008080
P31232;P37804	Tagln	Transgelin	K20526	#008080
P31254	Uba1y	Ubiquitin-like modifier-activating enzyme 1 Y	K03178	#008080
Q99L13	Hibadh	3-hydroxyisobutyrate dehydrogenase, mitochondrial	K00020	#008080
P06757;P86885	Adh1;ADH1	Alcohol dehydrogenase 1	K13951	#008080
P12270	TPR	Nucleoprotein TPR	K09291	#008080
Q91VE6	Nifk	MKI67 FHA domain-interacting nucleolar phosphoprotein	K14838	#008080
P62891;P62892;P62893;Q3T051;Q59GN2	RPL39;Rpl39;Rpl39;RPL39;RPL39P5	Large ribosomal subunit protein eL39;Large ribosomal subunit protein eL39;Large ribosomal subunit protein eL39;Large ribosomal subunit protein eL39;Putative ribosomal protein eL39-like 5	K02924	#008080
Q3U7U3;Q68FS3	Fbxo7	F-box only protein 7	K10293	#008080
Q66HD3;Q99MD9	Nasp	Nuclear autoantigenic sperm protein	K11291	#FA8072
Q62764	Ybx3	Y-box-binding protein 3	K06099	#FA8072
P63312;P63313;P63314;Q6ZWY8	Tmsb10;TMSB10;TMSB10;Tmsb10	Thymosin beta-10	K13785	#FA8072
P02804	MT1	Metallothionein-1	K14739	#FA8072
P35637;P56959;Q28009	FUS;Fus;FUS	RNA-binding protein FUS	K13098	#FA8072
Q9Y617	PSAT1	Phosphoserine aminotransferase	K00831	#FA8072
Q9CPP0	Npm3	Nucleoplasmin-3	K11278	#FA8072
P49718	Mcm5	DNA replication licensing factor MCM5	K02209	#FA8072
P15864	H1-2	Histone H1.2	K11275	#FA8072
P53996	Cnbp	CCHC-type zinc finger nucleic acid binding protein	K09250	#FA8072
P26350	Ptma	Prothymosin alpha	K13784	#FA8072
Q6P5B0	Rrp12	RRP12-like protein	K14794	#FA8072
P02253;P16403	H1-2	Histone H1.2	K11275	#FA8072
Q6PGH2	Jpt2	Jupiter microtubule associated homolog 2	K27587	#FA8072
P12269	IMPDH2	Inosine-5'-monophosphate dehydrogenase 2	K00088	#FA8072
P49736	MCM2	DNA replication licensing factor MCM2	K02540	#FA8072
P57761	PCNA	Proliferating cell nuclear antigen	K04802	#FA8072
P54227	Stmn1	Stathmin	K04381	#FA8072
Q5EA36;Q5RC41;Q8C2Q3;Q96PK6	RBM14;RBM14;Rbm14;RBM14	RNA-binding protein 14	K13189	#FA8072
P25206	Mcm3	DNA replication licensing factor MCM3	K02541	#FA8072
Q61543;Q62638;Q9Z1E9	Glg1;Glg1;GLG1	Golgi apparatus protein 1	K06816	#FA8072
Q99NB8	Ubqln4	Ubiquilin-4	K04523	#FA8072
Q9NPH2	ISYNA1	Inositol-3-phosphate synthase 1	K01858	#FA8072
Q8CFC1	Riox2	Ribosomal oxygenase 2	K21760	#FA8072
Q9WTV5	Psmd9	26S proteasome non-ATPase regulatory subunit 9	K06693	#FA8072
P21956;P70490	Mfge8	Lactadherin	K17253	#FA8072
O02789	DNTT	DNA nucleotidylexotransferase	K00977	#FA8072
Q6EDY6	Carmil1	F-actin-uncapping protein LRRC16A	K20493	#FA8072
Q9Z248	Aebp2	Zinc finger protein AEBP2	K17452	#FA8072
Q61001	Lama5	Laminin subunit alpha-5	K06240	#FA8072
Q6QA27;Q9QXA7	Trim44	Tripartite motif-containing protein 44	K12020	#FA8072
Q86UQ4	ABCA13	ATP-binding cassette sub-family A member 13	K05647	#FA8072
Q0IIF7	USP14	Ubiquitin carboxyl-terminal hydrolase 14	K11843	#FA8072
Q13263	TRIM28	Transcription intermediary factor 1-beta	K08882	#FA8072
Q58D20;Q5RFF8;Q8VEJ4;Q9NVX2	NLE1;NLE1;Nle1;NLE1	Notchless protein homolog 1	K14855	#FA8072
O75940;Q3T045;Q4QQU6;Q5R591;Q8BGT7	SMNDC1;SMNDC1;Smndc1;SMNDC1;Smndc1	Survival of motor neuron-related-splicing factor 30	K12839	#FA8072
P97855	G3bp1	Ras GTPase-activating protein-binding protein 1	K17265	#FA8072
A2A884;Q5T1R4	Hivep3;HIVEP3	Transcription factor HIVEP3	K09239	#FA8072
E9Q5G3	Kif23	Kinesin-like protein KIF23	K17387	#FA8072
A5PK21;Q7TS74;Q8IYA6	CKAP2L;Ckap2l;CKAP2L	Cytoskeleton-associated protein 2-like	K16769	#FA8072
Q3SZ19	PSMD9	26S proteasome non-ATPase regulatory subunit 9	K06693	#FA8072
P0DPD9;P0DPE0	Eef1akmt4-Ece2;Eef1akmt4	EEF1AKMT4-ECE2 readthrough transcript protein;EEF1A lysine methyltransferase 4	K01415	#FA8072
O15397;Q7TMY7	IPO8;Ipo8	Importin-8	K18755	#FA8072
Q62312	Tgfbr2	TGF-beta receptor type-2	K04388	#FA8072
A2VDN0;Q06AV4	ITM2C	Integral membrane protein 2C	K18265	#FA8072
