## Supplementary material for "Fatty Acid β-oxidation and Ferroptosis Define a Survival-Productivity Trade Off in CHO fed-Batch Bioreactors": JM-05B_BSEL_feeds_D05_vs_JM-05B_Cytiva_feeds_D05_merged_to_KEGG_colour-tool.tsv

P58366;Q9HCJ1;Q9JHZ2	Ankh;ANKH;Ankh	Progressive ankylosis protein homolog;Progressive ankylosis protein homolog;Progressive ankylosis protein	K22734	#008080
P04264	KRT1	Keratin, type II cytoskeletal 1	K07605	#008080
Q3MHF8;Q5R4R4;Q8K2F8;Q8ND56	LSM14A;LSM14A;Lsm14a;LSM14A	Protein LSM14 homolog A	K18749	#008080
Q5M7W7;Q8CFI5	Pars2	Probable proline--tRNA ligase, mitochondrial;Probable proline--tRNA ligase, mitochondrial	K01881	#008080
P31235	CASQ2	Calsequestrin-2	K23445	#008080
Q68FX7;Q8BKT7	Thoc5	THO complex subunit 5 homolog	K13174	#008080
O35144	Terf2	Telomeric repeat-binding factor 2	K11111	#FA8072
O14967	CLGN	Calmegin	K09551	#FA8072
Q1HCL7;Q4G0N4;Q8C5H8	Nadk2;NADK2;Nadk2	NAD kinase 2, mitochondrial;NAD kinase 2, mitochondrial;NAD kinase 2, mitochondrial	K00858	#FA8072
Q5SV42	Serpinb1c	Leukocyte elastase inhibitor C	K23425	#FA8072
Q9NTJ4	MAN2C1	Alpha-mannosidase 2C1	K01191	#FA8072
Q5PQN6;Q9H9C1	Vipas39;VIPAS39	Spermatogenesis-defective protein 39 homolog	K23287	#FA8072
P13591	NCAM1	Neural cell adhesion molecule 1	K06491	#FA8072
P51553	IDH3G	Isocitrate dehydrogenase [NAD] subunit gamma, mitochondrial	K00030	#FA8072
Q3U962	Col5a2	Collagen alpha-2(V) chain	K19721	#FA8072
O95400;Q9CWK3	CD2BP2;Cd2bp2	CD2 antigen cytoplasmic tail-binding protein 2	K13099	#FA8072
Q8CHY6	Gatad2a	Transcriptional repressor p66 alpha	K23194	#FA8072
P21980	TGM2	Protein-glutamine gamma-glutamyltransferase 2	K05625	#FA8072
Q2KJ32	SELENBP1	Methanethiol oxidase	K17285	#FA8072
Q99L13	Hibadh	3-hydroxyisobutyrate dehydrogenase, mitochondrial	K00020	#FA8072
