## Supplementary material for "Fatty Acid β-oxidation and Ferroptosis Define a Survival-Productivity Trade Off in CHO fed-Batch Bioreactors": JM-05B_BSEL_feeds_D07_vs_JM-05B_Cytiva_feeds_D07_merged_to_KEGG_colour-tool.tsv

P02804	MT1	Metallothionein-1	K14739	#008080
Q9NTJ4	MAN2C1	Alpha-mannosidase 2C1	K01191	#008080
O35296	HSD3B3	NADPH-dependent 3-keto-steroid reductase HSD3B3	K00070	#008080
Q7YS54	GSDME	Gasdermin-E	K22146	#008080
Q0V8B6	TPP1	Tripeptidyl-peptidase 1	K01279	#FA8072
Q4G075	Serpinb1a	Leukocyte elastase inhibitor A	K23425	#FA8072
Q7TPK6;Q80UE6	Wnk4	Serine/threonine-protein kinase WNK4	K08867	#FA8072
Q2QD12;Q5R5Y2;Q8VEE0;Q96AT9	RPEL1;RPE;Rpe;RPE	Ribulose-phosphate 3-epimerase-like protein 1;Ribulose-phosphate 3-epimerase;Ribulose-phosphate 3-epimerase;Ribulose-phosphate 3-epimerase	K01783	#FA8072
Q15041;Q5R454;Q9JKW0	ARL6IP1;ARL6IP1;Arl6ip1	ADP-ribosylation factor-like protein 6-interacting protein 1	K24864	#FA8072
Q8C522	Endod1	Endonuclease domain-containing 1 protein	K15049	#FA8072
Q8WND5	ELP1	Elongator complex protein 1	K11373	#FA8072
Q5PQN6;Q9H9C1	Vipas39;VIPAS39	Spermatogenesis-defective protein 39 homolog	K23287	#FA8072
Q9D7N9	Apmap	Adipocyte plasma membrane-associated protein	K21407	#FA8072
A5A6L1;O00622;P18406;Q9ES72	CCN1;CCN1;Ccn1;Ccn1	CCN family member 1	K06829	#FA8072
Q10471	GALNT2	Polypeptide N-acetylgalactosaminyltransferase 2	K00710	#FA8072
P04275	VWF	von Willebrand factor	K03900	#FA8072
Q68DY1	ZNF626	Zinc finger protein 626	K09228	#FA8072
Q1HCL7;Q4G0N4;Q8C5H8	Nadk2;NADK2;Nadk2	NAD kinase 2, mitochondrial;NAD kinase 2, mitochondrial;NAD kinase 2, mitochondrial	K00858	#FA8072
Q4KLJ8;Q5RB77;Q8BVF2;Q9H2J4	Pdcl3;PDCL3;Pdcl3;PDCL3	Phosducin-like protein 3	K28206	#FA8072
Q96T23	RSF1	Remodeling and spacing factor 1	K11657	#FA8072
A5A6H5;P25705	ATP5F1A	ATP synthase subunit alpha, mitochondrial;ATP synthase subunit alpha, mitochondrial	K02132	#FA8072
P48769	Dck	Deoxycytidine kinase	K00893	#FA8072
Q8SQ23	PLAT	Tissue-type plasminogen activator	K01343	#FA8072
Q99467	CD180	CD180 antigen	K06555	#FA8072
Q8MK67	PEBP1	Phosphatidylethanolamine-binding protein 1	K06910	#FA8072
Q3ZBJ3	FXYD7	FXYD domain-containing ion transport regulator 7	K13364	#FA8072
Q62070	Pim2	Serine/threonine-protein kinase pim-2	K08806	#FA8072
Q99MW1	Stk31	Serine/threonine-protein kinase 31	K16316	#FA8072
Q9H2I8	LRMDA	Leucine-rich melanocyte differentiation-associated protein	K24399	#FA8072
Q9JKR6	Hyou1	Hypoxia up-regulated protein 1	K09486	#FA8072
Q8CFX1	H6pd	GDH/6PGL endoplasmic bifunctional protein	K13937	#FA8072
O35346;P34152	Ptk2	Focal adhesion kinase 1	K05725	#FA8072
