## Supplementary material for "Fatty Acid β-oxidation and Ferroptosis Define a Survival-Productivity Trade Off in CHO fed-Batch Bioreactors": JM-05B_BSEL_feeds_D10_vs_JM-05B_Cytiva_feeds_D10_merged_to_KEGG_colour-tool.tsv

Q9R1Z8	Sorbs3	Vinexin	K23709	#008080
P02804	MT1	Metallothionein-1	K14739	#008080
Q9Y2E4	DIP2C	Disco-interacting protein 2 homolog C	K24909	#008080
Q5RD64;Q9CPW0;Q9UHC6	CNTNAP2;Cntnap2;CNTNAP2	Contactin-associated protein-like 2	K07380	#008080
P11116	LGALS1	Galectin-1	K06830	#008080
O08739;Q01432	Ampd3;AMPD3	AMP deaminase 3	K01490	#008080
P06733;Q4R5L2	ENO1	Alpha-enolase	K01689	#008080
Q06335	Aplp2	Amyloid beta precursor like protein 2	K08117	#008080
Q920F5	Mlycd	Malonyl-CoA decarboxylase, mitochondrial	K01578	#008080
P24473	Gstk1	Glutathione S-transferase kappa 1	K13299	#008080
Q5RBY5;Q6AXN4;Q8VCB1	NDC1;Ndc1;Ndc1	Nucleoporin NDC1	K14315	#008080
Q64605	Ptprs	Receptor-type tyrosine-protein phosphatase S	K06778	#008080
Q2T9Y6	GCLM	Glutamate--cysteine ligase regulatory subunit	K11205	#008080
Q3ZBJ3	FXYD7	FXYD domain-containing ion transport regulator 7	K13364	#008080
Q13257;Q9Z1B5	MAD2L1;Mad2l1	Mitotic spindle assembly checkpoint protein MAD2A	K02537	#008080
Q2KJ32	SELENBP1	Methanethiol oxidase	K17285	#008080
Q4R7L5	DDX1	ATP-dependent RNA helicase DDX1	K13177	#008080
P07214;P16975	Sparc	SPARC	K24262	#008080
Q9CQA0	Cenpm	Centromere protein M	K11505	#008080
P24534	EEF1B2	Elongation factor 1-beta	K03232	#008080
Q66H50;Q922J9	Far1	Fatty acyl-CoA reductase 1	K13356	#008080
P00352;Q8HYE4	ALDH1A1	Aldehyde dehydrogenase 1A1	K07249	#008080
P10719	Atp5f1b	ATP synthase subunit beta, mitochondrial	K02133	#008080
Q68FX7;Q8BKT7	Thoc5	THO complex subunit 5 homolog	K13174	#008080
P49256;Q12907	LMAN2	Vesicular integral-membrane protein VIP36	K10082	#008080
P30285;P35426	Cdk4	Cyclin-dependent kinase 4	K02089	#008080
Q9H2I8	LRMDA	Leucine-rich melanocyte differentiation-associated protein	K24399	#008080
O89032	Sh3pxd2a	SH3 and PX domain-containing protein 2A	K24032	#008080
P42566;P42567	EPS15;Eps15	Epidermal growth factor receptor substrate 15	K12472	#008080
O54775;Q99PP0	Ccn4	CCN family member 4	K22471	#008080
O75665	OFD1	Centriole and centriolar satellite protein OFD1	K16480	#008080
P39872	RPL3	Large ribosomal subunit protein uL3	K02925	#008080
Q5U317;Q9D824	Fip1l1	Pre-mRNA 3'-end-processing factor FIP1	K14405	#008080
O75019	LILRA1	Leukocyte immunoglobulin-like receptor subfamily A member 1	K06512	#008080
P54276	Msh6	DNA mismatch repair protein Msh6	K08737	#008080
Q06136;Q2KIJ5;Q6GV12	KDSR;KDSR;Kdsr	3-ketodihydrosphingosine reductase	K04708	#008080
Q8R3P2	Dtx2	Probable E3 ubiquitin-protein ligase DTX2	K06058	#FA8072
Q9CRA5;Q9ERE4;Q9H4A6	Golph3;Golph3;GOLPH3	Golgi phosphoprotein 3	K15620	#FA8072
Q8WUA2;Q9CXG3	PPIL4;Ppil4	Peptidyl-prolyl cis-trans isomerase-like 4	K12735	#FA8072
Q9ERN0	Scamp2	Secretory carrier-associated membrane protein 2	K19995	#FA8072
O08697;P36404;Q2TA37;Q9D0J4	Arl2;ARL2;ARL2;Arl2	ADP-ribosylation factor-like protein 2	K07943	#FA8072
P11214	Plat	Tissue-type plasminogen activator	K01343	#FA8072
P35269;Q3THK3;Q5EA53;Q6AY96	GTF2F1;Gtf2f1;GTF2F1;Gtf2f1	General transcription factor IIF subunit 1	K03138	#FA8072
