## Supplementary material for "Fatty Acid β-oxidation and Ferroptosis Define a Survival-Productivity Trade Off in CHO fed-Batch Bioreactors": JM-05B_BSEL_feeds_D12_vs_JM-05B_Cytiva_feeds_D12_merged_to_KEGG_colour-tool.tsv

O35814	Stip1	Stress-induced-phosphoprotein 1	K09553	#008080
Q7YS54	GSDME	Gasdermin-E	K22146	#008080
Q923D4	Sf3b5	Splicing factor 3B subunit 5	K12832	#008080
Q5RAV2;Q8BJF9;Q9UQN3	CHMP2B;Chmp2b;CHMP2B	Charged multivesicular body protein 2b	K12192	#008080
Q6N021	TET2	Methylcytosine dioxygenase TET2	K24309	#008080
P13591	NCAM1	Neural cell adhesion molecule 1	K06491	#008080
Q3MHI7;Q8K126	MTRF1;Mtrf1	Peptide chain release factor 1, mitochondrial;Peptide chain release factor 1, mitochondrial	K02835	#008080
A7MB80;P78347;Q9ESZ8	GTF2I;GTF2I;Gtf2i	General transcription factor II-I	K03121	#008080
Q8CB44	Gramd4	GRAM domain-containing protein 4	K23554	#008080
Q5XIA8;Q91VC9	Ghitm	Growth hormone-inducible transmembrane protein	K21890	#008080
Q8K2J7	Rell1	RELT-like protein 1	K26541	#008080
Q5E9E1	PDLIM1	PDZ and LIM domain protein 1	K23353	#008080
P97372	Psme2	Proteasome activator complex subunit 2	K06697	#008080
Q8VHY0	Cspg4	Chondroitin sulfate proteoglycan 4	K08115	#008080
Q9EQR2	Agps	Alkyldihydroxyacetonephosphate synthase, peroxisomal	K00803	#008080
A5PK51;Q8CC86	NAPRT;Naprt	Nicotinate phosphoribosyltransferase	K00763	#008080
Q5R440	CANX	Calnexin	K08054	#008080
Q86UQ4	ABCA13	ATP-binding cassette sub-family A member 13	K05647	#008080
O95777;Q3ZCE0;Q5RCP3;Q6ZWM4	LSM8;LSM8;LSM8;Lsm8	U6 snRNA-associated Sm-like protein LSm8	K12627	#008080
P02804	MT1	Metallothionein-1	K14739	#008080
Q00004	SRP68	Signal recognition particle subunit SRP68	K03107	#008080
Q9QVC8	Fkbp4	Peptidyl-prolyl cis-trans isomerase FKBP4	K09571	#008080
P35269;Q3THK3;Q5EA53;Q6AY96	GTF2F1;Gtf2f1;GTF2F1;Gtf2f1	General transcription factor IIF subunit 1	K03138	#008080
P14604;Q8BH95	Echs1	Enoyl-CoA hydratase, mitochondrial;Enoyl-CoA hydratase, mitochondrial	K07511	#008080
Q62130	Ptpn14	Tyrosine-protein phosphatase non-receptor type 14	K18025	#008080
Q9NPH2	ISYNA1	Inositol-3-phosphate synthase 1	K01858	#008080
Q61584	Fxr1	RNA-binding protein FXR1	K15516	#008080
P97314;Q16527;Q32LE9;Q62908	Csrp2;CSRP2;CSRP2;Csrp2	Cysteine and glycine-rich protein 2	K09377	#008080
O14617;O54774;Q865S1	AP3D1;Ap3d1;AP3D1	AP-3 complex subunit delta-1	K12396	#008080
Q13541;Q60876;Q62622	EIF4EBP1;Eif4ebp1;Eif4ebp1	Eukaryotic translation initiation factor 4E-binding protein 1	K07205	#008080
O00160	MYO1F	Unconventional myosin-If	K10356	#008080
Q86UU1	PHLDB1	Pleckstrin homology-like domain family B member 1	K23794	#008080
O60907;Q4R8H1;Q8BHJ5;Q9BZK7;Q9QXE7	TBL1X;TBL1X;Tbl1xr1;TBL1XR1;Tbl1x	F-box-like/WD repeat-containing protein TBL1X;F-box-like/WD repeat-containing protein TBL1X;F-box-like/WD repeat-containing protein TBL1XR1;F-box-like/WD repeat-containing protein TBL1XR1;F-box-like/WD repeat-containing protein TBL1X	K04508	#008080
P70122;Q3SWZ6;Q5RAZ2;Q5RK30;Q9Y3A5	Sbds;SBDS;SBDS;Sbds;SBDS	Ribosome maturation protein SBDS	K14574	#008080
Q6PEC3;Q9CX30	Yif1b	Protein YIF1B	K20362	#008080
O43768;P60840;P60841;P68210;P68211	ENSA;Ensa;Ensa;ENSA;ENSA	Alpha-endosulfine	K27491	#008080
Q91YK0	Lrrc49	Leucine-rich repeat-containing protein 49	K16606	#008080
P54276	Msh6	DNA mismatch repair protein Msh6	K08737	#008080
P30904;P34884	Mif	Macrophage migration inhibitory factor	K07253	#008080
Q32MZ4;Q3UZ39;Q66HF9	LRRFIP1;Lrrfip1;Lrrfip1	Leucine-rich repeat flightless-interacting protein 1	K26434	#008080
Q8BT07	Cep55	Centrosomal protein of 55 kDa	K16456	#008080
Q5SSZ5	Tns3	Tensin-3	K18080	#008080
O70436;Q15796;Q1W668;Q5R7C0;Q62432	Smad2;SMAD2;SMAD2;SMAD2;Smad2	Mothers against decapentaplegic homolog 2	K04500	#008080
Q69ZH9	Arhgap23	Rho GTPase-activating protein 23	K20315	#008080
P62072;P62073;P62074;Q2NKR1	TIMM10;Timm10;Timm10;TIMM10	Mitochondrial import inner membrane translocase subunit Tim10	K17778	#FA8072
A1A4R1;P02262;P0C0S8;P0C0S9;P0CC09;P20671;Q16777;Q3ZBX9;Q4R3X5;Q64523;Q6FI13;Q6GSS7;Q96KK5;Q99878;Q9BTM1	H2AC20;;H2AC11;;H2ac18;H2AC7;H2AC20;H2AJ;H2AJ;H2ac20;H2AC18;Hist2h2aa1;H2AC12;H2AC14;H2AJ	Histone H2A type 2-C;Histone H2A type 1;Histone H2A type 1;Histone H2A type 1;Histone H2A type 2-A;Histone H2A type 1-D;Histone H2A type 2-C;Histone H2A.J;Histone H2A.J;Histone H2A type 2-C;Histone H2A type 2-A;Histone H2A type 2-A;Histone H2A type 1-H;Histone H2A type 1-J;Histone H2A.J	K11251	#FA8072
Q8WUM4	PDCD6IP	Programmed cell death 6-interacting protein	K12200	#FA8072
P32007	SLC25A6	ADP/ATP translocase 3	K05863	#FA8072
Q3UHH8;Q4G148;Q6GX83	Gxylt1;GXYLT1;Gxylt1	Glucoside xylosyltransferase 1	K13676	#FA8072
Q6P7A2	Ube4a	Ubiquitin conjugation factor E4 A	K10596	#FA8072
