## Supplementary material for "Fatty Acid β-oxidation and Ferroptosis Define a Survival-Productivity Trade Off in CHO fed-Batch Bioreactors": JM-05B_BSEL_feeds_D14_vs_JM-05B_Cytiva_feeds_D14_merged_to_KEGG_colour-tool.tsv

P02804	MT1	Metallothionein-1	K14739	#008080
P52292	KPNA2	Importin subunit alpha-1	K15043	#008080
P43247	Msh2	DNA mismatch repair protein Msh2	K08735	#008080
P13591	NCAM1	Neural cell adhesion molecule 1	K06491	#008080
O88796	Rpp30	Ribonuclease P protein subunit p30	K03539	#008080
P35950	LDLR	Low-density lipoprotein receptor	K12473	#008080
Q2TBK2	MRPL9	Large ribosomal subunit protein bL9m	K02939	#008080
Q5VYK3	ECPAS	Proteasome adapter and scaffold protein ECM29	K11886	#008080
Q8WUM4	PDCD6IP	Programmed cell death 6-interacting protein	K12200	#008080
A5PJG7;P53701;P53702	HCCS;HCCS;Hccs	Holocytochrome c-type synthase	K01764	#008080
Q5SWD9	Tsr1	Pre-rRNA-processing protein TSR1 homolog	K14799	#008080
O54775;Q99PP0	Ccn4	CCN family member 4	K22471	#008080
Q4KMA0	Azi2	5-azacytidine-induced protein 2	K12651	#008080
Q16832;Q62371	DDR2;Ddr2	Discoidin domain-containing receptor 2	K05125	#008080
Q9P0T7	TMEM9	Proton-transporting V-type ATPase complex assembly regulator TMEM9	K26238	#008080
Q8CB44	Gramd4	GRAM domain-containing protein 4	K23554	#FA8072
P51553	IDH3G	Isocitrate dehydrogenase [NAD] subunit gamma, mitochondrial	K00030	#FA8072
Q9MZY0	CYP2E1	Cytochrome P450 2E1	K07415	#FA8072
P61273;P61285;P63167;P63168;P63169;P63170	DYNLL1;DYNLL1;DYNLL1;Dynll1;DYNLL1;Dynll1	Dynein light chain 1, cytoplasmic;Dynein light chain 1, cytoplasmic;Dynein light chain 1, cytoplasmic;Dynein light chain 1, cytoplasmic;Dynein light chain 1, cytoplasmic;Dynein light chain 1, cytoplasmic	K10418	#FA8072
Q9CPZ8	Cmc1	COX assembly mitochondrial protein homolog	K18171	#FA8072
Q9EPB1;Q9ET22	Dpp7	Dipeptidyl peptidase 2	K01276	#FA8072
P11715	Cyp17a1	Steroid 17-alpha-hydroxylase/17,20 lyase	K00512	#FA8072
Q6PB93	Galnt2	Polypeptide N-acetylgalactosaminyltransferase 2	K00710	#FA8072
P36969;Q32QL6;Q4AEG9;Q4AEH0;Q4AEH2	GPX4	Phospholipid hydroperoxide glutathione peroxidase	K05361	#FA8072
Q6IFX4	Krt39	Keratin, type I cytoskeletal 39	K07604	#FA8072
Q04726;Q08122;Q9JIT3	TLE3;Tle3;Tle3	Transducin-like enhancer protein 3	K04497	#FA8072
Q3T100	MGST3	Glutathione S-transferase 3, mitochondrial	K00799	#FA8072
P98196;P98197	ATP11A;Atp11a	Phospholipid-transporting ATPase IH	K26934	#FA8072
P04406	GAPDH	Glyceraldehyde-3-phosphate dehydrogenase	K00134	#FA8072
Q8BH97	Rcn3	Reticulocalbin-3	K23900	#FA8072
Q8BVL3	Snx17	Sorting nexin-17	K17929	#FA8072
P08426	Try3	Cationic trypsin-3	K01312	#FA8072
Q5EB81	Cyb5r1	NADH-cytochrome b5 reductase 1	K00326	#FA8072
