## Supplementary material for "Fatty Acid β-oxidation and Ferroptosis Define a Survival-Productivity Trade Off in CHO fed-Batch Bioreactors": JM-05B_Cytiva_feeds_D05_vs_HNP-006_BSEL_Feeds_D05_merged_to_KEGG_colour-tool.tsv

Q06AV1	NNMT	Nicotinamide N-methyltransferase	K00541	#008080
Q6Q2Z6	Acot5	Acyl-coenzyme A thioesterase 5	K01068	#008080
P51572;Q5R8H3;Q61335	BCAP31;BCAP31;Bcap31	B-cell receptor-associated protein 31	K14009	#008080
O95400;Q9CWK3	CD2BP2;Cd2bp2	CD2 antigen cytoplasmic tail-binding protein 2	K13099	#008080
Q15942	ZYX	Zyxin	K06273	#008080
Q62356	Fstl1	Follistatin-related protein 1	K23912	#008080
Q5RAV2;Q8BJF9;Q9UQN3	CHMP2B;Chmp2b;CHMP2B	Charged multivesicular body protein 2b	K12192	#008080
Q9JI85	Nucb2	Nucleobindin-2	K20371	#008080
Q8TCT8	SPPL2A	Signal peptide peptidase-like 2A	K09596	#008080
Q7TT45	Rragd	Ras-related GTP-binding protein D	K16186	#008080
P79134	ANXA6	Annexin A6	K17094	#008080
Q9NTJ4	MAN2C1	Alpha-mannosidase 2C1	K01191	#008080
Q8BK72	Mrps27	Small ribosomal subunit protein mS27	K17406	#008080
P20000	ALDH2	Aldehyde dehydrogenase, mitochondrial	K00128	#008080
O14893;Q9QZP1	GEMIN2;Gemin2	Gem-associated protein 2	K13130	#008080
O14617;O54774;Q865S1	AP3D1;Ap3d1;AP3D1	AP-3 complex subunit delta-1	K12396	#008080
Q32PZ3;Q5RAP0;Q99KD5;Q9H3U1	Unc45a;UNC45A;Unc45a;UNC45A	Protein unc-45 homolog A	K21991	#008080
Q04721	NOTCH2	Neurogenic locus notch homolog protein 2	K20994	#008080
Q8WUA2;Q9CXG3	PPIL4;Ppil4	Peptidyl-prolyl cis-trans isomerase-like 4	K12735	#008080
Q5VK71;Q63014;Q9DBR0	AKAP8;Akap8;Akap8	A-kinase anchor protein 8	K16525	#008080
P56394	Cox17	Cytochrome c oxidase copper chaperone	K02260	#008080
O35115;O70433;Q2KI95	Fhl2;Fhl2;FHL2	Four and a half LIM domains protein 2	K14380	#008080
O54852;Q9ER47	Kcnh7	Potassium voltage-gated channel subfamily H member 7	K04910	#008080
O54775;Q99PP0	Ccn4	CCN family member 4	K22471	#008080
F6QS54;Q3ZBL1;Q99JT9;Q9BV57	ADI1;ADI1;Adi1;ADI1	Acireductone dioxygenase	K08967	#008080
Q2TBR6;Q9NQP4	PFDN4	Prefoldin subunit 4	K09550	#008080
Q3U962	Col5a2	Collagen alpha-2(V) chain	K19721	#008080
Q9QZ23	Nfu1	NFU1 iron-sulfur cluster scaffold homolog, mitochondrial	K22074	#008080
Q62312	Tgfbr2	TGF-beta receptor type-2	K04388	#008080
Q15291;Q8BX09	RBBP5;Rbbp5	Retinoblastoma-binding protein 5	K14961	#008080
P12270	TPR	Nucleoprotein TPR	K09291	#008080
P11415	CRYZ	Quinone oxidoreductase	K00344	#008080
Q3UHX9	Spout1	Putative methyltransferase C9orf114 homolog	K09142	#008080
Q9DAK9	Phpt1	14 kDa phosphohistidine phosphatase	K01112	#FA8072
P11216	PYGB	Glycogen phosphorylase, brain form	K00688	#FA8072
P55065	Pltp	Phospholipid transfer protein	K08761	#FA8072
P18265;P49840	Gsk3a;GSK3A	Glycogen synthase kinase-3 alpha	K08822	#FA8072
Q3ZBJ3	FXYD7	FXYD domain-containing ion transport regulator 7	K13364	#FA8072
Q9H2I8	LRMDA	Leucine-rich melanocyte differentiation-associated protein	K24399	#FA8072
P17710	Hk1	Hexokinase-1	K00844	#FA8072
Q96IU4	ABHD14B	Putative protein-lysine deacylase ABHD14B	K13706	#FA8072
Q9QZK5;Q9R118	Htra1	Serine protease HTRA1	K08784	#FA8072
Q13610;Q2HJ56;Q99LL5	PWP1;PWP1;Pwp1	Periodic tryptophan protein 1 homolog	K14791	#FA8072
Q52KR3;Q8WUY3	Prune2;PRUNE2	Protein prune homolog 2	K18449	#FA8072
Q71RC2	LARP4	La-related protein 4	K18763	#FA8072
Q5RJT0;Q922M7;Q9BVC5	;;C2orf49	Ashwin	K15432	#FA8072
Q5FVH2	Pld3	5'-3' exonuclease PLD3	K16860	#FA8072
Q8CB44	Gramd4	GRAM domain-containing protein 4	K23554	#FA8072
P19637	Plat	Tissue-type plasminogen activator	K01343	#FA8072
Q8SQ23	PLAT	Tissue-type plasminogen activator	K01343	#FA8072
