## Supplementary material for "Fatty Acid β-oxidation and Ferroptosis Define a Survival-Productivity Trade Off in CHO fed-Batch Bioreactors": JM-05B_Cytiva_feeds_D07_vs_HNP-006_BSEL_Feeds_D07_merged_to_KEGG_colour-tool.tsv

Q5E9E1	PDLIM1	PDZ and LIM domain protein 1	K23353	#008080
P09495	Tpm4	Tropomyosin alpha-4 chain	K10375	#008080
P02751	FN1	Fibronectin	K05717	#008080
Q8VDC1	Fyco1	FYVE and coiled-coil domain-containing protein 1	K21954	#008080
P05964;P14069	S100a6	Protein S100-A6	K23764	#008080
P38401	GNAI1	Guanine nucleotide-binding protein G(i) subunit alpha-1	K04630	#008080
P21980	TGM2	Protein-glutamine gamma-glutamyltransferase 2	K05625	#008080
Q3TYS2;Q6AYA6	Cybc1	Cytochrome b-245 chaperone 1	K25863	#008080
Q8BUR4	Dock1	Dedicator of cytokinesis protein 1	K13708	#008080
P08426	Try3	Cationic trypsin-3	K01312	#008080
P07996;P35441	THBS1;Thbs1	Thrombospondin-1	K16857	#008080
O70523	FXR1	RNA-binding protein FXR1	K15516	#008080
Q3SYW9;Q498T2;Q9CY57;Q9Y3Y2	CHTOP;Chtop;Chtop;CHTOP	Chromatin target of PRMT1 protein	K28424	#008080
Q3UJB9;Q3ZAV8;Q6P2E9	Edc4;Edc4;EDC4	Enhancer of mRNA-decapping protein 4	K12616	#008080
Q86XL3	ANKLE2	Ankyrin repeat and LEM domain-containing protein 2	K21412	#008080
Q9H2I8	LRMDA	Leucine-rich melanocyte differentiation-associated protein	K24399	#008080
O35346;P34152	Ptk2	Focal adhesion kinase 1	K05725	#008080
P04117;P70623;Q99P60	Fabp4;Fabp4;FABP4	Fatty acid-binding protein, adipocyte;Fatty acid-binding protein, adipocyte;Fatty acid-binding protein, adipocyte	K08753	#008080
Q9DCU9	Hoga1	4-hydroxy-2-oxoglutarate aldolase, mitochondrial	K18123	#008080
Q62312	Tgfbr2	TGF-beta receptor type-2	K04388	#008080
D4A7N1;Q91VN4	Chchd6	MICOS complex subunit Mic25	K17564	#008080
Q66H89;Q9D5R3	Cep83	Centrosomal protein of 83 kDa	K16754	#008080
P22791	Hmgcs2	Hydroxymethylglutaryl-CoA synthase, mitochondrial	K01641	#008080
Q3T132;Q9Y2Q5	LAMTOR2	Ragulator complex protein LAMTOR2	K20398	#008080
P50171	Hsd17b8	(3R)-3-hydroxyacyl-CoA dehydrogenase	K13370	#008080
P04844	RPN2	Dolichyl-diphosphooligosaccharide--protein glycosyltransferase subunit 2	K12667	#008080
Q5I1X5	Ppp1r13l	RelA-associated inhibitor	K27356	#008080
P11276	Fn1	Fibronectin	K05717	#008080
P97372	Psme2	Proteasome activator complex subunit 2	K06697	#008080
O35386	Phyh	Phytanoyl-CoA dioxygenase, peroxisomal	K00477	#008080
Q9H8Y8	GORASP2	Golgi reassembly-stacking protein 2	K26797	#008080
P30115	Gsta3	Glutathione S-transferase A3	K00799	#FA8072
P05982	Nqo1	NAD(P)H dehydrogenase [quinone] 1	K00355	#FA8072
O35296	HSD3B3	NADPH-dependent 3-keto-steroid reductase HSD3B3	K00070	#FA8072
P52556	BLVRB	Flavin reductase (NADPH)	K05901	#FA8072
P51572;Q5R8H3;Q61335	BCAP31;BCAP31;Bcap31	B-cell receptor-associated protein 31	K14009	#FA8072
P02804	MT1	Metallothionein-1	K14739	#FA8072
Q5U4E8;Q922X9;Q99MI9	Prmt7	Protein arginine N-methyltransferase 7	K11438	#FA8072
Q9QUR7	Pin1	Peptidyl-prolyl cis-trans isomerase NIMA-interacting 1	K09578	#FA8072
P06762;P14901	Hmox1	Heme oxygenase 1	K00510	#FA8072
P11352	Gpx1	Glutathione peroxidase 1	K00432	#FA8072
Q920L2	Sdha	Succinate dehydrogenase [ubiquinone] flavoprotein subunit, mitochondrial	K00234	#FA8072
P62072;P62073;P62074;Q2NKR1	TIMM10;Timm10;Timm10;TIMM10	Mitochondrial import inner membrane translocase subunit Tim10	K17778	#FA8072
O75170	PPP6R2	Serine/threonine-protein phosphatase 6 regulatory subunit 2	K15500	#FA8072
Q8WUA2;Q9CXG3	PPIL4;Ppil4	Peptidyl-prolyl cis-trans isomerase-like 4	K12735	#FA8072
Q9NTJ4	MAN2C1	Alpha-mannosidase 2C1	K01191	#FA8072
A5GZW8;O14521;Q5G2C6;Q5RC29;Q6PCT8;Q95123;Q9CXV1	SDHD;SDHD;SDHD;SDHD;Sdhd;SDHD;Sdhd	Succinate dehydrogenase [ubiquinone] cytochrome b small subunit, mitochondrial;Succinate dehydrogenase [ubiquinone] cytochrome b small subunit, mitochondrial;Succinate dehydrogenase [ubiquinone] cytochrome b small subunit, mitochondrial;Succinate dehydrogenase [ubiquinone] cytochrome b small subunit, mitochondrial;Succinate dehydrogenase [ubiquinone] cytochrome b small subunit, mitochondrial;Succ…	K00237	#FA8072
P49257	LMAN1	Protein ERGIC-53	K10080	#FA8072
Q4R7L5	DDX1	ATP-dependent RNA helicase DDX1	K13177	#FA8072
Q6QA27;Q9QXA7	Trim44	Tripartite motif-containing protein 44	K12020	#FA8072
P48637	GSS	Glutathione synthetase	K21456	#FA8072
O15347;O54879;Q32L31	HMGB3;Hmgb3;HMGB3	High mobility group protein B3	K11296	#FA8072
Q14696;Q5R6F1	MESD	LRP chaperone MESD	K25366	#FA8072
Q6ZMY3	SPOCD1	SPOC domain-containing protein 1	K17596	#FA8072
Q8CGF1	Arhgap29	Rho GTPase-activating protein 29	K20644	#FA8072
Q7YS54	GSDME	Gasdermin-E	K22146	#FA8072
Q5XIC0	Eci2	Enoyl-CoA delta isomerase 2	K13239	#FA8072
P05165	PCCA	Propionyl-CoA carboxylase alpha chain, mitochondrial	K01965	#FA8072
Q8BVL3	Snx17	Sorting nexin-17	K17929	#FA8072
Q6P7A2	Ube4a	Ubiquitin conjugation factor E4 A	K10596	#FA8072
P0DPD9;P0DPE0	Eef1akmt4-Ece2;Eef1akmt4	EEF1AKMT4-ECE2 readthrough transcript protein;EEF1A lysine methyltransferase 4	K01415	#FA8072
Q9CQC7	Ndufb4	NADH dehydrogenase [ubiquinone] 1 beta subcomplex subunit 4	K03960	#FA8072
P48455	Ppp3cc	Serine/threonine-protein phosphatase 2B catalytic subunit gamma isoform	K04348	#FA8072
A1A5P2;Q15050;Q9CYH6	Rrs1;RRS1;Rrs1	Ribosome biogenesis regulatory protein homolog	K14852	#FA8072
Q4AEE3	DNASE1	Deoxyribonuclease-1	K11994	#FA8072
Q96RR1	TWNK	Twinkle mtDNA helicase	K17680	#FA8072
Q91YJ2	Snx4	Sorting nexin-4	K17919	#FA8072
Q9D0M0	Exosc7	Exosome complex exonuclease RRP42	K12589	#FA8072
