## Supplementary material for "Fatty Acid β-oxidation and Ferroptosis Define a Survival-Productivity Trade Off in CHO fed-Batch Bioreactors": JM-05B_Cytiva_feeds_D10_vs_HNP-006_BSEL_Feeds_D10_merged_to_KEGG_colour-tool.tsv

Q9ERN0	Scamp2	Secretory carrier-associated membrane protein 2	K19995	#008080
P97314;Q16527;Q32LE9;Q62908	Csrp2;CSRP2;CSRP2;Csrp2	Cysteine and glycine-rich protein 2	K09377	#008080
Q62283	Tspan7	Tetraspanin-7	K06571	#008080
O35386	Phyh	Phytanoyl-CoA dioxygenase, peroxisomal	K00477	#008080
P13591	NCAM1	Neural cell adhesion molecule 1	K06491	#008080
O77735;P56603;Q8K021	SCAMP1;Scamp1;Scamp1	Secretory carrier-associated membrane protein 1	K19995	#008080
Q8VHS6	Asb15	Ankyrin repeat and SOCS box protein 15	K10337	#008080
P35269;Q3THK3;Q5EA53;Q6AY96	GTF2F1;Gtf2f1;GTF2F1;Gtf2f1	General transcription factor IIF subunit 1	K03138	#008080
Q16822	PCK2	Phosphoenolpyruvate carboxykinase [GTP], mitochondrial	K01596	#008080
A6QP01;P62341;P62342;Q1H5H1	SELENOT;SELENOT;Selenot;Selenot	Thioredoxin reductase-like selenoprotein T	K22366	#008080
Q3SZ12;Q5RF04;Q6P6G7;Q99L28;Q9UHA3	RSL24D1;RSL24D1;Rsl24d1;Rsl24d1;RSL24D1	Probable ribosome biogenesis protein RLP24	K02896	#008080
Q8VI04	Asrgl1	Isoaspartyl peptidase/L-asparaginase	K13051	#008080
Q32PG3;Q4R2Z6;Q5RAW8;Q8BH57;Q8TAF3	WDR48;WDR48;WDR48;Wdr48;WDR48	WD repeat-containing protein 48	K15361	#008080
P04117;P70623;Q99P60	Fabp4;Fabp4;FABP4	Fatty acid-binding protein, adipocyte;Fatty acid-binding protein, adipocyte;Fatty acid-binding protein, adipocyte	K08753	#008080
P05982	Nqo1	NAD(P)H dehydrogenase [quinone] 1	K00355	#FA8072
P52292	KPNA2	Importin subunit alpha-1	K15043	#FA8072
Q7TPK6;Q80UE6	Wnk4	Serine/threonine-protein kinase WNK4	K08867	#FA8072
Q3ZBJ3	FXYD7	FXYD domain-containing ion transport regulator 7	K13364	#FA8072
P02804	MT1	Metallothionein-1	K14739	#FA8072
Q9R1Z8	Sorbs3	Vinexin	K23709	#FA8072
O15347;O54879;Q32L31	HMGB3;Hmgb3;HMGB3	High mobility group protein B3	K11296	#FA8072
Q2KJ32	SELENBP1	Methanethiol oxidase	K17285	#FA8072
P35571	Gpd2	Glycerol-3-phosphate dehydrogenase, mitochondrial	K00111	#FA8072
P11116	LGALS1	Galectin-1	K06830	#FA8072
Q9EQS5	Sc5d	Lathosterol oxidase	K00227	#FA8072
Q8BT07	Cep55	Centrosomal protein of 55 kDa	K16456	#FA8072
O97680;P10599;P29451;P82460;Q5R9M3;Q9BDJ3	TXN	Thioredoxin	K03671	#FA8072
O75170	PPP6R2	Serine/threonine-protein phosphatase 6 regulatory subunit 2	K15500	#FA8072
P30115	Gsta3	Glutathione S-transferase A3	K00799	#FA8072
Q9EQV6	Tpp1	Tripeptidyl-peptidase 1	K01279	#FA8072
Q5U317;Q9D824	Fip1l1	Pre-mRNA 3'-end-processing factor FIP1	K14405	#FA8072
Q06335	Aplp2	Amyloid beta precursor like protein 2	K08117	#FA8072
P00390	GSR	Glutathione reductase, mitochondrial	K00383	#FA8072
Q5RD64;Q9CPW0;Q9UHC6	CNTNAP2;Cntnap2;CNTNAP2	Contactin-associated protein-like 2	K07380	#FA8072
P07214;P16975	Sparc	SPARC	K24262	#FA8072
Q13257;Q9Z1B5	MAD2L1;Mad2l1	Mitotic spindle assembly checkpoint protein MAD2A	K02537	#FA8072
Q8NEV4	MYO3A	Myosin-IIIa	K08834	#FA8072
P39951	Cdk1	Cyclin-dependent kinase 1	K02087	#FA8072
P52556	BLVRB	Flavin reductase (NADPH)	K05901	#FA8072
P54276	Msh6	DNA mismatch repair protein Msh6	K08737	#FA8072
B0BNM9;Q9JL62	GLTP;Gltp	Glycolipid transfer protein	K27685	#FA8072
Q9MZY0	CYP2E1	Cytochrome P450 2E1	K07415	#FA8072
O08739;Q01432	Ampd3;AMPD3	AMP deaminase 3	K01490	#FA8072
Q64605	Ptprs	Receptor-type tyrosine-protein phosphatase S	K06778	#FA8072
Q9D4D4	Tktl2	Transketolase-like protein 2	K00615	#FA8072
Q9Z248	Aebp2	Zinc finger protein AEBP2	K17452	#FA8072
Q923D2	Blvrb	Flavin reductase (NADPH)	K05901	#FA8072
P0DPD9;P0DPE0	Eef1akmt4-Ece2;Eef1akmt4	EEF1AKMT4-ECE2 readthrough transcript protein;EEF1A lysine methyltransferase 4	K01415	#FA8072
O75665	OFD1	Centriole and centriolar satellite protein OFD1	K16480	#FA8072
Q9JMH6	Txnrd1	Thioredoxin reductase 1, cytoplasmic	K22182	#FA8072
Q9WU61	Clcc1	Chloride channel CLIC-like protein 1	K22188	#FA8072
P00352;Q8HYE4	ALDH1A1	Aldehyde dehydrogenase 1A1	K07249	#FA8072
P04773	GLUL	Glutamine synthetase	K01915	#FA8072
O95718;P62508;P62509;P62510;Q5RAM2	ESRRB;ESRRG;Esrrg;Esrrg;ESRRG	Steroid hormone receptor ERR2;Estrogen-related receptor gamma;Estrogen-related receptor gamma;Estrogen-related receptor gamma;Estrogen-related receptor gamma	K08553	#FA8072
E1BMF7;Q5BKP2;Q92995	USP13;Usp13;USP13	Ubiquitin carboxyl-terminal hydrolase 13	K11836	#FA8072
O14880	MGST3	Glutathione S-transferase 3, mitochondrial	K00799	#FA8072
A7YY46	PNKD	Probable hydrolase PNKD	K23864	#FA8072
Q06136;Q2KIJ5;Q6GV12	KDSR;KDSR;Kdsr	3-ketodihydrosphingosine reductase	K04708	#FA8072
