## Supplementary material for "Fatty Acid β-oxidation and Ferroptosis Define a Survival-Productivity Trade Off in CHO fed-Batch Bioreactors": JM-05B_Cytiva_feeds_D12_vs_HNP-006_BSEL_Feeds_D12_merged_to_KEGG_colour-tool.tsv

Q7Z460	CLASP1	CLIP-associating protein 1	K16578	#008080
Q62283	Tspan7	Tetraspanin-7	K06571	#008080
Q62356	Fstl1	Follistatin-related protein 1	K23912	#008080
P19639	Gstm3	Glutathione S-transferase Mu 3	K00799	#008080
Q5VV67	PPRC1	Peroxisome proliferator-activated receptor gamma coactivator-related protein 1	K17963	#008080
Q9ESV0	Ddx24	ATP-dependent RNA helicase DDX24	K14805	#008080
Q9UQ80	PA2G4	Proliferation-associated protein 2G4	K26736	#008080
P49772	Flt3lg	Fms-related tyrosine kinase 3 ligand	K05454	#008080
D4A7N1;Q91VN4	Chchd6	MICOS complex subunit Mic25	K17564	#008080
Q9R233	Tapbp	Tapasin	K08058	#008080
Q96D71	REPS1	RalBP1-associated Eps domain-containing protein 1	K20068	#008080
B1H267;Q3ZBM5;Q9Y5X3	Snx5;SNX5;SNX5	Sorting nexin-5	K17920	#008080
P52503	Ndufs6	NADH dehydrogenase [ubiquinone] iron-sulfur protein 6, mitochondrial	K03939	#008080
A5PK51;Q8CC86	NAPRT;Naprt	Nicotinate phosphoribosyltransferase	K00763	#FA8072
Q7YS54	GSDME	Gasdermin-E	K22146	#FA8072
Q62070	Pim2	Serine/threonine-protein kinase pim-2	K08806	#FA8072
Q9DAR7	Dcps	m7GpppX diphosphatase	K12584	#FA8072
O15116;Q5E9Z8;Q8VC85	LSM1;LSM1;Lsm1	U6 snRNA-associated Sm-like protein LSm1	K12620	#FA8072
P33609	Pola1	DNA polymerase alpha catalytic subunit	K02320	#FA8072
Q60759	Gcdh	Glutaryl-CoA dehydrogenase, mitochondrial	K00252	#FA8072
Q62130	Ptpn14	Tyrosine-protein phosphatase non-receptor type 14	K18025	#FA8072
Q9NPH2	ISYNA1	Inositol-3-phosphate synthase 1	K01858	#FA8072
P52701	MSH6	DNA mismatch repair protein Msh6	K08737	#FA8072
P30115	Gsta3	Glutathione S-transferase A3	K00799	#FA8072
P70122;Q3SWZ6;Q5RAZ2;Q5RK30;Q9Y3A5	Sbds;SBDS;SBDS;Sbds;SBDS	Ribosome maturation protein SBDS	K14574	#FA8072
A1L4K1;H0UZ81	FSD2	Fibronectin type III and SPRY domain-containing protein 2	K24490	#FA8072
O95926;Q4QRB2;Q9D198	SYF2;Syf2;Syf2	Pre-mRNA-splicing factor SYF2	K12868	#FA8072
Q8BT07	Cep55	Centrosomal protein of 55 kDa	K16456	#FA8072
P14604;Q8BH95	Echs1	Enoyl-CoA hydratase, mitochondrial;Enoyl-CoA hydratase, mitochondrial	K07511	#FA8072
P46418	Gsta5	Glutathione S-transferase alpha-5	K00799	#FA8072
P05982	Nqo1	NAD(P)H dehydrogenase [quinone] 1	K00355	#FA8072
Q0VGY8;Q6F6B3;Q9C0D5	Tanc1;Tanc1;TANC1	Protein TANC1	K26456	#FA8072
P97314;Q16527;Q32LE9;Q62908	Csrp2;CSRP2;CSRP2;Csrp2	Cysteine and glycine-rich protein 2	K09377	#FA8072
Q8CG14	C1s1	Complement C1s-1 subcomponent	K01331	#FA8072
P49915	GMPS	GMP synthase [glutamine-hydrolyzing]	K01951	#FA8072
O75019	LILRA1	Leukocyte immunoglobulin-like receptor subfamily A member 1	K06512	#FA8072
O09172;P48508	Gclm	Glutamate--cysteine ligase regulatory subunit	K11205	#FA8072
Q9Z248	Aebp2	Zinc finger protein AEBP2	K17452	#FA8072
O75170	PPP6R2	Serine/threonine-protein phosphatase 6 regulatory subunit 2	K15500	#FA8072
Q9EQR2	Agps	Alkyldihydroxyacetonephosphate synthase, peroxisomal	K00803	#FA8072
Q8K370	Acad10	Acyl-CoA dehydrogenase family member 10	K11729	#FA8072
P52925	Hmgb2	High mobility group protein B2	K11295	#FA8072
P54227	Stmn1	Stathmin	K04381	#FA8072
P00130;Q8R1I1;Q9UDW1	UQCR10;Uqcr10;UQCR10	Cytochrome b-c1 complex subunit 9	K00419	#FA8072
P11352	Gpx1	Glutathione peroxidase 1	K00432	#FA8072
Q8BY71	Hat1	Histone acetyltransferase type B catalytic subunit	K11303	#FA8072
P06762;P14901	Hmox1	Heme oxygenase 1	K00510	#FA8072
Q8C522	Endod1	Endonuclease domain-containing 1 protein	K15049	#FA8072
Q2T9P4	NASP	Nuclear autoantigenic sperm protein	K11291	#FA8072
P97311	Mcm6	DNA replication licensing factor MCM6	K02542	#FA8072
P54276	Msh6	DNA mismatch repair protein Msh6	K08737	#FA8072
P39951	Cdk1	Cyclin-dependent kinase 1	K02087	#FA8072
A2A884;Q5T1R4	Hivep3;HIVEP3	Transcription factor HIVEP3	K09239	#FA8072
O35814	Stip1	Stress-induced-phosphoprotein 1	K09553	#FA8072
