## Supplementary material for "Fatty Acid β-oxidation and Ferroptosis Define a Survival-Productivity Trade Off in CHO fed-Batch Bioreactors": JM-05B_Cytiva_feeds_D14_vs_HNP-006_BSEL_Feeds_D14_merged_to_KEGG_colour-tool.tsv

Q4KLH5;Q8K2K6	Agfg1	Arf-GAP domain and FG repeat-containing protein 1	K15044	#008080
Q5RAV2;Q8BJF9;Q9UQN3	CHMP2B;Chmp2b;CHMP2B	Charged multivesicular body protein 2b	K12192	#008080
Q9DCU9	Hoga1	4-hydroxy-2-oxoglutarate aldolase, mitochondrial	K18123	#008080
Q8BKE6	Cyp20a1	Cytochrome P450 20A1	K07435	#008080
P51553	IDH3G	Isocitrate dehydrogenase [NAD] subunit gamma, mitochondrial	K00030	#008080
Q5M9G6;Q8BIZ6;Q8TAD8	Snip1;Snip1;SNIP1	Smad nuclear interacting protein 1;Smad nuclear-interacting protein 1;Smad nuclear-interacting protein 1	K13108	#008080
D4A3K5;P43275	H1-1	Histone H1.1	K11275	#008080
Q9H3Z4	DNAJC5	DnaJ homolog subfamily C member 5	K09525	#008080
P42566;P42567	EPS15;Eps15	Epidermal growth factor receptor substrate 15	K12472	#008080
Q13445;Q3V009;Q5BK85;Q5R7E6	TMED1;Tmed1;Tmed1;TMED1	Transmembrane emp24 domain-containing protein 1	K20348	#008080
Q1RMW1;Q5U203;Q969M7;Q9CY34	UBE2F;Ube2f;UBE2F;Ube2f	NEDD8-conjugating enzyme UBE2F	K10687	#008080
P08169	IGF2R	Cation-independent mannose-6-phosphate receptor	K06564	#008080
Q9D051	Pdhb	Pyruvate dehydrogenase E1 component subunit beta, mitochondrial	K00162	#008080
Q62523	Zyx	Zyxin	K06273	#008080
O08914	Faah	Fatty-acid amide hydrolase 1	K15528	#008080
Q5EB81	Cyb5r1	NADH-cytochrome b5 reductase 1	K00326	#008080
P30285;P35426	Cdk4	Cyclin-dependent kinase 4	K02089	#008080
Q60415	PEX19	Peroxisomal biogenesis factor 19	K13337	#008080
P08426	Try3	Cationic trypsin-3	K01312	#008080
P09445	EEF2	Elongation factor 2	K03234	#008080
Q5SW19	Cluh	Clustered mitochondria protein homolog	K03255	#008080
A5A6N7;P00336;P07195;Q4R5B6	LDHB	L-lactate dehydrogenase B chain	K00016	#008080
Q9JHE5	Slc38a2	Sodium-coupled neutral amino acid symporter 2	K14207	#008080
Q0IIF7	USP14	Ubiquitin carboxyl-terminal hydrolase 14	K11843	#008080
P59764	Dock4	Dedicator of cytokinesis protein 4	K17697	#008080
P36969;Q32QL6;Q4AEG9;Q4AEH0;Q4AEH2	GPX4	Phospholipid hydroperoxide glutathione peroxidase	K05361	#008080
Q6PGC1	Dhx29	ATP-dependent RNA helicase DHX29	K18995	#008080
Q6P5W5	SLC39A4	Zinc transporter ZIP4	K14710	#008080
B0FWK4;P83362;Q3T134	SPCS1	Signal peptidase complex subunit 1	K12946	#008080
Q2NL27;Q9Y3D9	MRPS23	Small ribosomal subunit protein mS23	K17402	#008080
P06733;Q4R5L2	ENO1	Alpha-enolase	K01689	#008080
Q53GQ0	HSD17B12	Very-long-chain 3-oxoacyl-CoA reductase	K10251	#008080
Q13740	ALCAM	CD166 antigen	K06547	#008080
P04406	GAPDH	Glyceraldehyde-3-phosphate dehydrogenase	K00134	#008080
Q9QUR7	Pin1	Peptidyl-prolyl cis-trans isomerase NIMA-interacting 1	K09578	#008080
O88370;Q0P5F7;Q8TBX8;Q91XU3	Pip4k2c;PIP4K2C;PIP4K2C;Pip4k2c	Phosphatidylinositol 5-phosphate 4-kinase type-2 gamma	K00920	#008080
P05165	PCCA	Propionyl-CoA carboxylase alpha chain, mitochondrial	K01965	#008080
Q8VDC1	Fyco1	FYVE and coiled-coil domain-containing protein 1	K21954	#008080
Q2PG46;Q2TBQ0;Q5R4V9;Q811P6;Q8JZM0;Q8WVM0	TFB1M;TFB1M;TFB1M;Tfb1m;Tfb1m;TFB1M	Dimethyladenosine transferase 1, mitochondrial;Mitochondrial dimethyladenosine transferase 1;Dimethyladenosine transferase 1, mitochondrial;Dimethyladenosine transferase 1, mitochondrial;Dimethyladenosine transferase 1, mitochondrial;Dimethyladenosine transferase 1, mitochondrial	K15266	#008080
Q3B7Z2	Osbp	Oxysterol-binding protein 1	K20456	#008080
O08700;P97390;Q9NRW7	Vps45;Vps45;VPS45	Vacuolar protein sorting-associated protein 45	K12479	#008080
Q9H0A0	NAT10	RNA cytidine acetyltransferase	K14521	#008080
Q8BHA3	Dtd2	D-aminoacyl-tRNA deacylase 2	K07560	#008080
Q64442	Sord	Sorbitol dehydrogenase	K00008	#008080
Q8K2J7	Rell1	RELT-like protein 1	K26541	#008080
O75828	CBR3	Carbonyl reductase [NADPH] 3	K00084	#008080
P52480	Pkm	Pyruvate kinase PKM	K00873	#008080
Q3TYS2;Q6AYA6	Cybc1	Cytochrome b-245 chaperone 1	K25863	#008080
O60885;Q9ESU6	BRD4;Brd4	Bromodomain-containing protein 4	K11722	#008080
Q8BH97	Rcn3	Reticulocalbin-3	K23900	#008080
Q86UU1	PHLDB1	Pleckstrin homology-like domain family B member 1	K23794	#008080
P02751	FN1	Fibronectin	K05717	#008080
P70470	Lypla1	Acyl-protein thioesterase 1	K06128	#008080
Q3T1J9;Q5RAE0;Q921Y0;Q9H8S9	Mob1a;MOB1A;Mob1a;MOB1A	MOB kinase activator 1A	K06685	#008080
P23381;Q5R4J1	WARS1	Tryptophan--tRNA ligase, cytoplasmic;Tryptophan--tRNA ligase, cytoplasmic	K01867	#008080
Q15942	ZYX	Zyxin	K06273	#008080
A6NCV1	OR6C74	Olfactory receptor 6C74	K04257	#008080
Q9P2R3	ANKFY1	Rabankyrin-5	K20129	#008080
Q9WVM1	Racgap1	Rac GTPase-activating protein 1	K16733	#008080
Q3ZCJ2	AKR1A1	Aldo-keto reductase family 1 member A1	K00002	#008080
P20929	NEB	Nebulin	K18267	#008080
Q9UNY4	TTF2	Transcription termination factor 2	K15173	#008080
Q04721	NOTCH2	Neurogenic locus notch homolog protein 2	K20994	#008080
Q91YH6	Atp6v1b1	V-type proton ATPase subunit B, kidney isoform	K02147	#008080
Q8BH69	Sephs1	Selenide, water dikinase 1	K01008	#008080
P30904;P34884	Mif	Macrophage migration inhibitory factor	K07253	#008080
Q91YK0	Lrrc49	Leucine-rich repeat-containing protein 49	K16606	#008080
P02804	MT1	Metallothionein-1	K14739	#FA8072
P05982	Nqo1	NAD(P)H dehydrogenase [quinone] 1	K00355	#FA8072
Q8WUM4	PDCD6IP	Programmed cell death 6-interacting protein	K12200	#FA8072
