## Supplementary material for "Fatty Acid β-oxidation and Ferroptosis Define a Survival-Productivity Trade Off in CHO fed-Batch Bioreactors": JM-05B_Cytiva_feeds_D05_vs_HNP-006_Cytiva_Feeds_D05_merged_to_KEGG_colour-tool.tsv

P55065	Pltp	Phospholipid transfer protein	K08761	#008080
P20000	ALDH2	Aldehyde dehydrogenase, mitochondrial	K00128	#008080
P21980	TGM2	Protein-glutamine gamma-glutamyltransferase 2	K05625	#008080
P31661	SLC6A8	Sodium- and chloride-dependent creatine transporter 1	K05041	#008080
O35115;O70433;Q2KI95	Fhl2;Fhl2;FHL2	Four and a half LIM domains protein 2	K14380	#008080
Q62356	Fstl1	Follistatin-related protein 1	K23912	#008080
O35350;P06815;P97571	Capn1;CAPN1;Capn1	Calpain-1 catalytic subunit;Calpain-1 catalytic subunit (Fragment);Calpain-1 catalytic subunit	K01367	#008080
P21956;P70490	Mfge8	Lactadherin	K17253	#008080
P02751	FN1	Fibronectin	K05717	#008080
Q75N73	Slc39a14	Metal cation symporter ZIP14	K14720	#008080
Q5H8C1	FREM1	FRAS1-related extracellular matrix protein 1	K23380	#008080
Q06AV1	NNMT	Nicotinamide N-methyltransferase	K00541	#008080
P51647	Aldh1a1	Aldehyde dehydrogenase 1A1	K07249	#008080
Q9QZK5;Q9R118	Htra1	Serine protease HTRA1	K08784	#008080
O77735;P56603;Q8K021	SCAMP1;Scamp1;Scamp1	Secretory carrier-associated membrane protein 1	K19995	#008080
Q6PB93	Galnt2	Polypeptide N-acetylgalactosaminyltransferase 2	K00710	#008080
P11276	Fn1	Fibronectin	K05717	#008080
Q28377	FN1	Fibronectin	K05717	#008080
Q06210	GFPT1	Glutamine--fructose-6-phosphate aminotransferase [isomerizing] 1	K00820	#008080
Q6P5W5	SLC39A4	Zinc transporter ZIP4	K14710	#008080
Q6P7S1	Asah1	Acid ceramidase	K12348	#008080
O08796	Eef2k	Eukaryotic elongation factor 2 kinase	K08292	#008080
P22791	Hmgcs2	Hydroxymethylglutaryl-CoA synthase, mitochondrial	K01641	#008080
Q3U962	Col5a2	Collagen alpha-2(V) chain	K19721	#008080
O14893;Q9QZP1	GEMIN2;Gemin2	Gem-associated protein 2	K13130	#008080
Q99104	Myo5a	Unconventional myosin-Va	K10357	#008080
P14869	Rplp0	Large ribosomal subunit protein uL10	K02941	#008080
O95400;Q9CWK3	CD2BP2;Cd2bp2	CD2 antigen cytoplasmic tail-binding protein 2	K13099	#008080
P97306	Stac	SH3 and cysteine-rich domain-containing protein	K23711	#008080
Q62736	Cald1	Non-muscle caldesmon	K12327	#008080
O89051	Itm2b	Integral membrane protein 2B	K18264	#008080
P79134	ANXA6	Annexin A6	K17094	#008080
Q3T0R7	ACAA2	3-ketoacyl-CoA thiolase, mitochondrial	K07508	#008080
Q3ZCB8;Q5R7C1;Q5U2V8;Q99KI3;Q9P0I2	EMC3;EMC3;Emc3;Emc3;EMC3	ER membrane protein complex subunit 3	K23564	#008080
P04117;P70623;Q99P60	Fabp4;Fabp4;FABP4	Fatty acid-binding protein, adipocyte;Fatty acid-binding protein, adipocyte;Fatty acid-binding protein, adipocyte	K08753	#008080
O14880	MGST3	Glutathione S-transferase 3, mitochondrial	K00799	#008080
Q62283	Tspan7	Tetraspanin-7	K06571	#008080
Q60HH4	ASAH1	Acid ceramidase	K12348	#008080
Q6Q2Z6	Acot5	Acyl-coenzyme A thioesterase 5	K01068	#008080
Q99467	CD180	CD180 antigen	K06555	#008080
Q91YT0	Ndufv1	NADH dehydrogenase [ubiquinone] flavoprotein 1, mitochondrial	K03942	#008080
P49257	LMAN1	Protein ERGIC-53	K10080	#008080
P50851	LRBA	Lipopolysaccharide-responsive and beige-like anchor protein	K24181	#008080
P10630;Q14240;Q3SZ65;Q5R4X1;Q5RKI1	Eif4a2;EIF4A2;EIF4A2;EIF4A2;Eif4a2	Eukaryotic initiation factor 4A-II	K03257	#008080
O60664;Q5RAV8	PLIN3	Perilipin-3	K20287	#008080
Q9NP94	SLC39A2	Zinc transporter ZIP2	K14709	#008080
P28653;P47853	Bgn	Biglycan	K08118	#008080
Q60415	PEX19	Peroxisomal biogenesis factor 19	K13337	#008080
Q3MIT2;Q9D3U0	PUS10;Pus10	tRNA pseudouridine synthase Pus10	K07583	#008080
Q86UU1	PHLDB1	Pleckstrin homology-like domain family B member 1	K23794	#008080
P36776	LONP1	Lon protease homolog, mitochondrial	K08675	#008080
P00713	LALBA	Alpha-lactalbumin	K00704	#008080
Q62312	Tgfbr2	TGF-beta receptor type-2	K04388	#008080
Q8BWU5;Q9WVS2	Osgep	tRNA N6-adenosine threonylcarbamoyltransferase	K01409	#008080
P97770;Q2T9W2;Q9BV44	Thumpd3;THUMPD3;THUMPD3	tRNA (guanine(6)-N2)-methyltransferase THUMP3	K28362	#FA8072
P06762;P14901	Hmox1	Heme oxygenase 1	K00510	#FA8072
A6H7B1;Q15388;Q5RA31;Q62760;Q9DCC8	TOMM20;TOMM20;TOMM20;Tomm20;Tomm20	Mitochondrial import receptor subunit TOM20 homolog	K17770	#FA8072
P05982	Nqo1	NAD(P)H dehydrogenase [quinone] 1	K00355	#FA8072
O08739;Q01432	Ampd3;AMPD3	AMP deaminase 3	K01490	#FA8072
P31235	CASQ2	Calsequestrin-2	K23445	#FA8072
P13645	KRT10	Keratin, type I cytoskeletal 10	K07604	#FA8072
P04264	KRT1	Keratin, type II cytoskeletal 1	K07605	#FA8072
Q5JV73	FRMPD3	FERM and PDZ domain-containing protein 3	K23959	#FA8072
Q71RC2	LARP4	La-related protein 4	K18763	#FA8072
O97716;P10827;P63058;P63059;Q28570	THRA;THRA;Thra;Thra;THRA	Thyroid hormone receptor alpha	K05547	#FA8072
Q6ZTR5	CFAP47	Cilia- and flagella-associated protein 47	K25552	#FA8072
Q9DAK9	Phpt1	14 kDa phosphohistidine phosphatase	K01112	#FA8072
P48769	Dck	Deoxycytidine kinase	K00893	#FA8072
Q13362;Q28651;Q60996	PPP2R5C;PPP2R5C;Ppp2r5c	Serine/threonine-protein phosphatase 2A 56 kDa regulatory subunit gamma isoform	K11584	#FA8072
