## Supplementary material for "Fatty Acid β-oxidation and Ferroptosis Define a Survival-Productivity Trade Off in CHO fed-Batch Bioreactors": JM-05B_Cytiva_feeds_D07_vs_HNP-006_Cytiva_Feeds_D07_merged_to_KEGG_colour-tool.tsv

P55065	Pltp	Phospholipid transfer protein	K08761	#008080
Q08DR0;Q5R5Z2;Q8IWS0;Q9D4J7	PHF6;PHF6;PHF6;Phf6	PHD finger protein 6	K23310	#008080
Q9QZK5;Q9R118	Htra1	Serine protease HTRA1	K08784	#008080
O95478;Q3SX11;Q9CR47;Q9QYU7	NSA2;NSA2;Nsa2;Nsa2	Ribosome biogenesis protein NSA2 homolog	K14842	#008080
Q9Z0M5	Lipa	Lysosomal acid lipase/cholesteryl ester hydrolase	K01052	#008080
Q8VBW6	Nae1	NEDD8-activating enzyme E1 regulatory subunit	K04532	#008080
Q61576	Fkbp10	Peptidyl-prolyl cis-trans isomerase FKBP10	K09575	#008080
Q8BH79	Ano10	Anoctamin-10	K19327	#008080
P05964;P14069	S100a6	Protein S100-A6	K23764	#008080
Q9R1J8	P3h1	Prolyl 3-hydroxylase 1	K08134	#008080
Q0V8B6	TPP1	Tripeptidyl-peptidase 1	K01279	#008080
Q9H223	EHD4	EH domain-containing protein 4	K12477	#008080
Q9Z304	Mycs	Protein S-Myc	K09112	#008080
P84850;Q8CIM3	D2hgdh	D-2-hydroxyglutarate dehydrogenase, mitochondrial;D-2-hydroxyglutarate dehydrogenase, mitochondrial	K18204	#008080
Q96GG9;Q9QZ73	DCUN1D1;Dcun1d1	DCN1-like protein 1	K17822	#008080
Q96Q35	FLACC1	Flagellum-associated coiled-coil domain-containing protein 1	K25631	#008080
Q8VDC1	Fyco1	FYVE and coiled-coil domain-containing protein 1	K21954	#008080
P04117;P70623;Q99P60	Fabp4;Fabp4;FABP4	Fatty acid-binding protein, adipocyte;Fatty acid-binding protein, adipocyte;Fatty acid-binding protein, adipocyte	K08753	#008080
P22791	Hmgcs2	Hydroxymethylglutaryl-CoA synthase, mitochondrial	K01641	#008080
Q60759	Gcdh	Glutaryl-CoA dehydrogenase, mitochondrial	K00252	#008080
P21980	TGM2	Protein-glutamine gamma-glutamyltransferase 2	K05625	#008080
P50453	SERPINB9	Serpin B9	K13963	#008080
Q9Y3D0	CIAO2B	Cytosolic iron-sulfur assembly component 2B	K26403	#008080
Q10471	GALNT2	Polypeptide N-acetylgalactosaminyltransferase 2	K00710	#008080
Q60751	Igf1r	Insulin-like growth factor 1 receptor	K05087	#008080
Q8K1P9;Q9JJE7	Fads3	Fatty acid desaturase 3	K10225	#008080
Q5XIT1;Q6PER3;Q9UPY8	Mapre3;Mapre3;MAPRE3	Microtubule-associated protein RP/EB family member 3	K10436	#008080
Q3SWX2	ACOT9	Acyl-coenzyme A thioesterase 9, mitochondrial	K17361	#008080
Q5U1Y4	Akr1e2	1,5-anhydro-D-fructose reductase	K13981	#008080
Q96AG4	LRRC59	Leucine-rich repeat-containing protein 59	K28626	#008080
Q32L93;Q99L27;Q9P2T1	GMPR2;Gmpr2;GMPR2	GMP reductase 2	K00364	#008080
Q9D7N9	Apmap	Adipocyte plasma membrane-associated protein	K21407	#008080
P82928;Q9Y2Q9	MRPS28	Small ribosomal subunit protein bS1m	K17407	#008080
Q9DAU1	Cnpy3	Protein canopy homolog 3	K22816	#008080
Q9JHE5	Slc38a2	Sodium-coupled neutral amino acid symporter 2	K14207	#008080
Q32PI6;Q9DCU6	MRPL4;Mrpl4	Large ribosomal subunit protein uL4m	K02926	#008080
P05508	Mtnd4	NADH-ubiquinone oxidoreductase chain 4	K03881	#008080
O08914	Faah	Fatty-acid amide hydrolase 1	K15528	#008080
Q9H2I8	LRMDA	Leucine-rich melanocyte differentiation-associated protein	K24399	#008080
Q3ZCJ2	AKR1A1	Aldo-keto reductase family 1 member A1	K00002	#008080
Q07891	TFRC	Transferrin receptor protein 1	K06503	#008080
P59481	Lman2l	VIP36-like protein	K10083	#008080
A2RUW1;Q9QZ06	Tollip	Toll-interacting protein	K05402	#008080
Q3U962	Col5a2	Collagen alpha-2(V) chain	K19721	#008080
P33477	ANXA11	Annexin A11	K17095	#008080
Q68DY1	ZNF626	Zinc finger protein 626	K09228	#008080
A2SW69;P04272;Q2Q1M6	ANXA2	Annexin A2	K17092	#008080
Q9NVI7	ATAD3A	ATPase family AAA domain-containing protein 3A	K17681	#008080
P00750	PLAT	Tissue-type plasminogen activator	K01343	#008080
Q99467	CD180	CD180 antigen	K06555	#008080
P97874;Q99KY4	Gak	Cyclin-G-associated kinase	K08855	#008080
Q91Y26	NOC3L	Nucleolar complex protein 3 homolog	K14834	#008080
Q9P0T7	TMEM9	Proton-transporting V-type ATPase complex assembly regulator TMEM9	K26238	#008080
Q10728	Ppp1r12a	Protein phosphatase 1 regulatory subunit 12A	K06270	#008080
P08169	IGF2R	Cation-independent mannose-6-phosphate receptor	K06564	#008080
Q01968;Q6NVF0	OCRL;Ocrl	Inositol polyphosphate 5-phosphatase OCRL	K01099	#008080
Q6N021	TET2	Methylcytosine dioxygenase TET2	K24309	#008080
P15104;Q4R7U3	GLUL	Glutamine synthetase	K01915	#008080
Q9H0U3	MAGT1	Magnesium transporter protein 1	K19478	#008080
O88813	Acsl5	Long-chain-fatty-acid--CoA ligase 5	K01897	#008080
Q9Z1E4	Gys1	Glycogen [starch] synthase, muscle	K00693	#008080
O95479	H6PD	GDH/6PGL endoplasmic bifunctional protein	K13937	#008080
Q8CIN7;Q91UZ5	Impa2	Inositol monophosphatase 2	K01092	#008080
Q61103;Q92785	Dpf2;DPF2	Zinc finger protein ubi-d4	K13196	#008080
Q15041;Q5R454;Q9JKW0	ARL6IP1;ARL6IP1;Arl6ip1	ADP-ribosylation factor-like protein 6-interacting protein 1	K24864	#008080
P17751	Tpi1	Triosephosphate isomerase	K01803	#008080
Q5RDG3	PITRM1	Presequence protease, mitochondrial	K06972	#008080
Q9Y5B9	SUPT16H	FACT complex subunit SPT16	K25639	#008080
P57776	Eef1d	Elongation factor 1-delta	K15410	#008080
P20417;P35821	Ptpn1	Tyrosine-protein phosphatase non-receptor type 1	K05696	#008080
Q8C522	Endod1	Endonuclease domain-containing 1 protein	K15049	#008080
P06733;Q4R5L2	ENO1	Alpha-enolase	K01689	#008080
Q8SQ23	PLAT	Tissue-type plasminogen activator	K01343	#008080
P62070;P62071	RRAS2;Rras2	Ras-related protein R-Ras2	K07830	#008080
Q9D0R4	Ddx56	Probable ATP-dependent RNA helicase DDX56	K14810	#008080
Q6PGC1	Dhx29	ATP-dependent RNA helicase DHX29	K18995	#008080
Q2QD12;Q5R5Y2;Q8VEE0;Q96AT9	RPEL1;RPE;Rpe;RPE	Ribulose-phosphate 3-epimerase-like protein 1;Ribulose-phosphate 3-epimerase;Ribulose-phosphate 3-epimerase;Ribulose-phosphate 3-epimerase	K01783	#008080
Q0II22;Q91YL2;Q9BV68	RNF126;Rnf126;RNF126	E3 ubiquitin-protein ligase RNF126	K11982	#008080
Q6P4S6;Q9Y2K2	Sik3;SIK3	Serine/threonine-protein kinase SIK3	K19009	#008080
Q3ZCB8;Q5R7C1;Q5U2V8;Q99KI3;Q9P0I2	EMC3;EMC3;Emc3;Emc3;EMC3	ER membrane protein complex subunit 3	K23564	#008080
B1AY13	Usp24	Ubiquitin carboxyl-terminal hydrolase 24	K11840	#008080
P11216	PYGB	Glycogen phosphorylase, brain form	K00688	#008080
Q13905	RAPGEF1	Rap guanine nucleotide exchange factor 1	K06277	#008080
O75439;Q5REK3	PMPCB	Mitochondrial-processing peptidase subunit beta	K17732	#008080
Q02788	Col6a2	Collagen alpha-2(VI) chain	K06238	#008080
Q5VK71;Q63014;Q9DBR0	AKAP8;Akap8;Akap8	A-kinase anchor protein 8	K16525	#008080
Q9JKR6	Hyou1	Hypoxia up-regulated protein 1	K09486	#008080
Q13445;Q3V009;Q5BK85;Q5R7E6	TMED1;Tmed1;Tmed1;TMED1	Transmembrane emp24 domain-containing protein 1	K20348	#008080
Q8WND5	ELP1	Elongator complex protein 1	K11373	#008080
O43504;Q3SZ68;Q66X52	LAMTOR5	Ragulator complex protein LAMTOR5	K16344	#008080
Q3T0H0	LCMT1	Leucine carboxyl methyltransferase 1	K18203	#008080
P32198	Cpt1a	Carnitine O-palmitoyltransferase 1, liver isoform	K08765	#008080
Q80Y44	Ddx10	Probable ATP-dependent RNA helicase DDX10	K14776	#008080
Q91VE6	Nifk	MKI67 FHA domain-interacting nucleolar phosphoprotein	K14838	#008080
Q86UQ4	ABCA13	ATP-binding cassette sub-family A member 13	K05647	#008080
Q9CQV5	Mrps24	Small ribosomal subunit protein uS3m	K17403	#008080
P60762;Q5NVP9;Q6AYU1;Q9UBU8	Morf4l1;MORF4L1;Morf4l1;MORF4L1	Mortality factor 4-like protein 1	K11339	#008080
Q811I0	Atpaf1	ATP synthase mitochondrial F1 complex assembly factor 1	K07555	#008080
O08651	Phgdh	D-3-phosphoglycerate dehydrogenase	K00058	#008080
Q3TWL2;Q5PPM8	Pip4p1	Type 1 phosphatidylinositol 4,5-bisphosphate 4-phosphatase;Type 1 phosphatidylinositol 4,5-bisphosphate 4-phosphatase	K13084	#008080
P27773	Pdia3	Protein disulfide-isomerase A3	K08056	#008080
Q16739	UGCG	Ceramide glucosyltransferase	K00720	#008080
P97372	Psme2	Proteasome activator complex subunit 2	K06697	#008080
Q5RK27;Q9WVL3	Slc12a7	Solute carrier family 12 member 7	K13627	#008080
Q96D71	REPS1	RalBP1-associated Eps domain-containing protein 1	K20068	#008080
Q9R233	Tapbp	Tapasin	K08058	#008080
O08700;P97390;Q9NRW7	Vps45;Vps45;VPS45	Vacuolar protein sorting-associated protein 45	K12479	#008080
P49915	GMPS	GMP synthase [glutamine-hydrolyzing]	K01951	#008080
P57721;P57722	PCBP3;Pcbp3	Poly(rC)-binding protein 3	K21444	#008080
P05982	Nqo1	NAD(P)H dehydrogenase [quinone] 1	K00355	#FA8072
P48637	GSS	Glutathione synthetase	K21456	#FA8072
P20000	ALDH2	Aldehyde dehydrogenase, mitochondrial	K00128	#FA8072
P32007	SLC25A6	ADP/ATP translocase 3	K05863	#FA8072
Q15012;Q4R4I5;Q5RAH0;Q6P501	LAPTM4A;LAPTM4A;LAPTM4A;Laptm4a	Lysosomal-associated transmembrane protein 4A	K12387	#FA8072
