## Supplementary material for "Fatty Acid β-oxidation and Ferroptosis Define a Survival-Productivity Trade Off in CHO fed-Batch Bioreactors": JM-05B_Cytiva_feeds_D10_vs_HNP-006_Cytiva_Feeds_D10_merged_to_KEGG_colour-tool.tsv

O35115;O70433;Q2KI95	Fhl2;Fhl2;FHL2	Four and a half LIM domains protein 2	K14380	#008080
P52503	Ndufs6	NADH dehydrogenase [ubiquinone] iron-sulfur protein 6, mitochondrial	K03939	#008080
Q3SZ71	PMPCB	Mitochondrial-processing peptidase subunit beta	K17732	#008080
Q8CGF1	Arhgap29	Rho GTPase-activating protein 29	K20644	#008080
Q5VST9	OBSCN	Obscurin	K17531	#008080
P04117;P70623;Q99P60	Fabp4;Fabp4;FABP4	Fatty acid-binding protein, adipocyte;Fatty acid-binding protein, adipocyte;Fatty acid-binding protein, adipocyte	K08753	#008080
P07996;P35441	THBS1;Thbs1	Thrombospondin-1	K16857	#008080
P13591	NCAM1	Neural cell adhesion molecule 1	K06491	#008080
P55213	Casp3	Caspase-3	K02187	#008080
Q9DCX8	Iyd	Iodotyrosine deiodinase 1	K17231	#008080
Q5XIE8	Itm2b	Integral membrane protein 2B	K18264	#008080
P21279;P50148;P82471;Q28294;Q2PKF4	Gnaq;GNAQ;Gnaq;GNAQ;GNAQ	Guanine nucleotide-binding protein G(q) subunit alpha	K04634	#008080
P05982	Nqo1	NAD(P)H dehydrogenase [quinone] 1	K00355	#FA8072
Q2T9Y6	GCLM	Glutamate--cysteine ligase regulatory subunit	K11205	#FA8072
Q9Y2E4	DIP2C	Disco-interacting protein 2 homolog C	K24909	#FA8072
Q5S007	LRRK2	Leucine-rich repeat serine/threonine-protein kinase 2	K08844	#FA8072
P11116	LGALS1	Galectin-1	K06830	#FA8072
P43897	TSFM	Elongation factor Ts, mitochondrial	K02357	#FA8072
P45352	Tyms	Thymidylate synthase	K00560	#FA8072
P0DPD9;P0DPE0	Eef1akmt4-Ece2;Eef1akmt4	EEF1AKMT4-ECE2 readthrough transcript protein;EEF1A lysine methyltransferase 4	K01415	#FA8072
Q9Z248	Aebp2	Zinc finger protein AEBP2	K17452	#FA8072
Q2KJ32	SELENBP1	Methanethiol oxidase	K17285	#FA8072
P52292	KPNA2	Importin subunit alpha-1	K15043	#FA8072
Q8BMZ5	Tsen34	tRNA-splicing endonuclease subunit Sen34	K15323	#FA8072
P54276	Msh6	DNA mismatch repair protein Msh6	K08737	#FA8072
P39951	Cdk1	Cyclin-dependent kinase 1	K02087	#FA8072
P46418	Gsta5	Glutathione S-transferase alpha-5	K00799	#FA8072
P63330;P63331;P67774;P67775;P67776;P67777	Ppp2ca;Ppp2ca;PPP2CA;PPP2CA;PPP2CA;PPP2CA	Serine/threonine-protein phosphatase 2A catalytic subunit alpha isoform	K04382	#FA8072
O14908;Q9Z0G0;Q9Z254	GIPC1;Gipc1;Gipc1	PDZ domain-containing protein GIPC1	K20056	#FA8072
P61024;P61025;Q0P5A5	CKS1B;Cks1b;CKS1B	Cyclin-dependent kinases regulatory subunit 1	K02219	#FA8072
O15347;O54879;Q32L31	HMGB3;Hmgb3;HMGB3	High mobility group protein B3	K11296	#FA8072
Q9CQA0	Cenpm	Centromere protein M	K11505	#FA8072
O95718;P62508;P62509;P62510;Q5RAM2	ESRRB;ESRRG;Esrrg;Esrrg;ESRRG	Steroid hormone receptor ERR2;Estrogen-related receptor gamma;Estrogen-related receptor gamma;Estrogen-related receptor gamma;Estrogen-related receptor gamma	K08553	#FA8072
E1BMF7;Q5BKP2;Q92995	USP13;Usp13;USP13	Ubiquitin carboxyl-terminal hydrolase 13	K11836	#FA8072
Q5RBY5;Q6AXN4;Q8VCB1	NDC1;Ndc1;Ndc1	Nucleoporin NDC1	K14315	#FA8072
Q9EQS5	Sc5d	Lathosterol oxidase	K00227	#FA8072
P04773	GLUL	Glutamine synthetase	K01915	#FA8072
P24534	EEF1B2	Elongation factor 1-beta	K03232	#FA8072
A6NCV1	OR6C74	Olfactory receptor 6C74	K04257	#FA8072
B0BNM9;Q9JL62	GLTP;Gltp	Glycolipid transfer protein	K27685	#FA8072
O75019	LILRA1	Leukocyte immunoglobulin-like receptor subfamily A member 1	K06512	#FA8072
O75665	OFD1	Centriole and centriolar satellite protein OFD1	K16480	#FA8072
