## Supplementary material for "Fatty Acid β-oxidation and Ferroptosis Define a Survival-Productivity Trade Off in CHO fed-Batch Bioreactors": JM-05B_Cytiva_feeds_D12_vs_HNP-006_Cytiva_Feeds_D12_merged_to_KEGG_colour-tool.tsv

Q3TX08	Trmt1	tRNA (guanine(26)-N(2))-dimethyltransferase	K00555	#008080
P09495	Tpm4	Tropomyosin alpha-4 chain	K10375	#008080
Q9CQA0	Cenpm	Centromere protein M	K11505	#008080
Q32P28	P3H1	Prolyl 3-hydroxylase 1	K08134	#008080
A0A0G2JV04;Q8BMI3;Q9NZ52	Gga3;Gga3;GGA3	ADP-ribosylation factor-binding protein GGA3	K12404	#008080
P21279;P50148;P82471;Q28294;Q2PKF4	Gnaq;GNAQ;Gnaq;GNAQ;GNAQ	Guanine nucleotide-binding protein G(q) subunit alpha	K04634	#008080
O08914	Faah	Fatty-acid amide hydrolase 1	K15528	#008080
P07814	EPRS1	Bifunctional glutamate/proline--tRNA ligase	K14163	#008080
O75794;Q2PG37;Q2YDG3;Q8CII2	CDC123;CDC123;CDC123;Cdc123	Cell division cycle protein 123 homolog	K28153	#008080
Q16832;Q62371	DDR2;Ddr2	Discoidin domain-containing receptor 2	K05125	#008080
Q9JHE5	Slc38a2	Sodium-coupled neutral amino acid symporter 2	K14207	#008080
Q0VGB7	Ppp4r2	Serine/threonine-protein phosphatase 4 regulatory subunit 2	K15425	#008080
Q07891	TFRC	Transferrin receptor protein 1	K06503	#008080
P50453	SERPINB9	Serpin B9	K13963	#008080
Q62283	Tspan7	Tetraspanin-7	K06571	#008080
Q91YT0	Ndufv1	NADH dehydrogenase [ubiquinone] flavoprotein 1, mitochondrial	K03942	#008080
Q3T0Q2;Q4R8C8;Q5R800;Q9BXS4	TMEM59	Transmembrane protein 59	K27309	#008080
O35988;P31431;P34901;Q5RAT9;Q8HZJ6	Sdc4;SDC4;Sdc4;SDC4;SDC4	Syndecan-4	K16338	#008080
Q9QYM0;Q9R1X5	Abcc5	ATP-binding cassette sub-family C member 5	K05668	#008080
O43752;Q5R6Q2;Q63635;Q9JKK1	STX6;STX6;Stx6;Stx6	Syntaxin-6	K08498	#008080
Q8R087;Q9UBV7	B4galt7;B4GALT7	Beta-1,4-galactosyltransferase 7;Beta-1,4-galactosyltransferase 7	K00733	#008080
P62256;P62257;Q32LN1	UBE2H;Ube2h;UBE2H	Ubiquitin-conjugating enzyme E2 H	K10576	#008080
P49772	Flt3lg	Fms-related tyrosine kinase 3 ligand	K05454	#008080
Q91VK4	Itm2c	Integral membrane protein 2C	K18265	#008080
O35566;P48509;P61170;P61171;Q3ZBH3	Cd151;CD151;CD151;CD151;CD151	CD151 antigen	K06537	#008080
P17751	Tpi1	Triosephosphate isomerase	K01803	#008080
Q8TD57	DNAH3	Dynein axonemal heavy chain 3	K10408	#008080
Q5R5S4;Q99460	PSMD1	26S proteasome non-ATPase regulatory subunit 1	K03032	#008080
P02804	MT1	Metallothionein-1	K14739	#008080
P49588	AARS1	Alanine--tRNA ligase, cytoplasmic	K01872	#008080
A1A4R1;P02262;P0C0S8;P0C0S9;P0CC09;P20671;Q16777;Q3ZBX9;Q4R3X5;Q64523;Q6FI13;Q6GSS7;Q96KK5;Q99878;Q9BTM1	H2AC20;;H2AC11;;H2ac18;H2AC7;H2AC20;H2AJ;H2AJ;H2ac20;H2AC18;Hist2h2aa1;H2AC12;H2AC14;H2AJ	Histone H2A type 2-C;Histone H2A type 1;Histone H2A type 1;Histone H2A type 1;Histone H2A type 2-A;Histone H2A type 1-D;Histone H2A type 2-C;Histone H2A.J;Histone H2A.J;Histone H2A type 2-C;Histone H2A type 2-A;Histone H2A type 2-A;Histone H2A type 1-H;Histone H2A type 1-J;Histone H2A.J	K11251	#008080
Q62356	Fstl1	Follistatin-related protein 1	K23912	#008080
Q00993	Axl	Tyrosine-protein kinase receptor UFO	K05115	#008080
Q9Y2L1	DIS3	Exosome complex exonuclease RRP44	K12585	#008080
A2VDN0;Q06AV4	ITM2C	Integral membrane protein 2C	K18265	#008080
Q6Q2Z6	Acot5	Acyl-coenzyme A thioesterase 5	K01068	#008080
O75439;Q5REK3	PMPCB	Mitochondrial-processing peptidase subunit beta	K17732	#008080
Q9JKR6	Hyou1	Hypoxia up-regulated protein 1	K09486	#008080
Q9UHB7	AFF4	AF4/FMR2 family member 4	K15185	#008080
P18052;P18433;Q03348	Ptpra;PTPRA;Ptpra	Receptor-type tyrosine-protein phosphatase alpha	K18032	#008080
P62915;P62916;Q00403;Q2KIN8;Q4R3J5;Q5R886	Gtf2b;Gtf2b;GTF2B;GTF2B;GTF2B;GTF2B	Transcription initiation factor IIB	K03124	#008080
P15170	GSPT1	Eukaryotic peptide chain release factor GTP-binding subunit ERF3A	K03267	#008080
P11116	LGALS1	Galectin-1	K06830	#008080
P55084;Q5R1W7;Q8HXX4	HADHB	Trifunctional enzyme subunit beta, mitochondrial;Trifunctional enzyme subunit beta, mitochondrial;Trifunctional enzyme subunit beta, mitochondrial	K07509	#008080
O35814	Stip1	Stress-induced-phosphoprotein 1	K09553	#FA8072
Q7YS54	GSDME	Gasdermin-E	K22146	#FA8072
Q8CB44	Gramd4	GRAM domain-containing protein 4	K23554	#FA8072
P45352	Tyms	Thymidylate synthase	K00560	#FA8072
A5PK51;Q8CC86	NAPRT;Naprt	Nicotinate phosphoribosyltransferase	K00763	#FA8072
Q8VIF7	Selenbp1	Methanethiol oxidase	K17285	#FA8072
P13591	NCAM1	Neural cell adhesion molecule 1	K06491	#FA8072
P46418	Gsta5	Glutathione S-transferase alpha-5	K00799	#FA8072
Q9D4I2	Mei1	Meiosis inhibitor protein 1	K25318	#FA8072
Q86UU1	PHLDB1	Pleckstrin homology-like domain family B member 1	K23794	#FA8072
Q5XIA8;Q91VC9	Ghitm	Growth hormone-inducible transmembrane protein	K21890	#FA8072
P16104	H2AX	Histone H2AX	K11251	#FA8072
P14604;Q8BH95	Echs1	Enoyl-CoA hydratase, mitochondrial;Enoyl-CoA hydratase, mitochondrial	K07511	#FA8072
Q91YH6	Atp6v1b1	V-type proton ATPase subunit B, kidney isoform	K02147	#FA8072
O43395;Q2KIA6;Q5R5F1;Q922U1	PRPF3;PRPF3;PRPF3;Prpf3	U4/U6 small nuclear ribonucleoprotein Prp3	K12843	#FA8072
Q08863		Glutathione S-transferase alpha I	K00799	#FA8072
O08739;Q01432	Ampd3;AMPD3	AMP deaminase 3	K01490	#FA8072
Q9EQR2	Agps	Alkyldihydroxyacetonephosphate synthase, peroxisomal	K00803	#FA8072
P00130;Q8R1I1;Q9UDW1	UQCR10;Uqcr10;UQCR10	Cytochrome b-c1 complex subunit 9	K00419	#FA8072
Q3ZCL8;Q5RC61;Q9H299	SH3BGRL3	SH3 domain-binding glutamic acid-rich-like protein 3	K23740	#FA8072
