## Supplementary material for "Fatty Acid β-oxidation and Ferroptosis Define a Survival-Productivity Trade Off in CHO fed-Batch Bioreactors": JM-05B_Cytiva_feeds_D14_vs_HNP-006_Cytiva_Feeds_D14_merged_to_KEGG_colour-tool.tsv

Q3T0T5	JPT1	Jupiter microtubule associated homolog 1	K27587	#008080
P83870;P83871;Q7RTV0	Phf5a;Phf5a;PHF5A	PHD finger-like domain-containing protein 5A	K12834	#008080
Q07891	TFRC	Transferrin receptor protein 1	K06503	#008080
Q13445;Q3V009;Q5BK85;Q5R7E6	TMED1;Tmed1;Tmed1;TMED1	Transmembrane emp24 domain-containing protein 1	K20348	#008080
Q62283	Tspan7	Tetraspanin-7	K06571	#008080
P70122;Q3SWZ6;Q5RAZ2;Q5RK30;Q9Y3A5	Sbds;SBDS;SBDS;Sbds;SBDS	Ribosome maturation protein SBDS	K14574	#008080
Q2NL37	BCCIP	BRCA2 and CDKN1A-interacting protein	K15262	#008080
Q61103;Q92785	Dpf2;DPF2	Zinc finger protein ubi-d4	K13196	#008080
Q3T0P6	PGK1	Phosphoglycerate kinase 1	K00927	#008080
Q9WTV5	Psmd9	26S proteasome non-ATPase regulatory subunit 9	K06693	#008080
Q9D1H7	Get4	Golgi to ER traffic protein 4 homolog	K23387	#008080
P35269;Q3THK3;Q5EA53;Q6AY96	GTF2F1;Gtf2f1;GTF2F1;Gtf2f1	General transcription factor IIF subunit 1	K03138	#008080
P62891;P62892;P62893;Q3T051;Q59GN2	RPL39;Rpl39;Rpl39;RPL39;RPL39P5	Large ribosomal subunit protein eL39;Large ribosomal subunit protein eL39;Large ribosomal subunit protein eL39;Large ribosomal subunit protein eL39;Putative ribosomal protein eL39-like 5	K02924	#008080
Q3SYU1;Q9WV70;Q9Y3T9	NOC2L;Noc2l;NOC2L	Nucleolar complex protein 2 homolog	K14833	#008080
E9QAM5	Helz2	Helicase with zinc finger domain 2	K25165	#008080
Q0VCR7	MTHFD1L	Monofunctional C1-tetrahydrofolate synthase, mitochondrial	K13402	#008080
Q3U962	Col5a2	Collagen alpha-2(V) chain	K19721	#008080
P0C7N9	Psmg4	Proteasome assembly chaperone 4	K11878	#008080
P42566;P42567	EPS15;Eps15	Epidermal growth factor receptor substrate 15	K12472	#008080
Q9DCU9	Hoga1	4-hydroxy-2-oxoglutarate aldolase, mitochondrial	K18123	#008080
P05982	Nqo1	NAD(P)H dehydrogenase [quinone] 1	K00355	#FA8072
P79342;Q99584	S100A13	Protein S100-A13	K23765	#FA8072
Q8VCY6;Q9NYH9	Utp6;UTP6	U3 small nucleolar RNA-associated protein 6 homolog	K14557	#FA8072
P46418	Gsta5	Glutathione S-transferase alpha-5	K00799	#FA8072
P13591	NCAM1	Neural cell adhesion molecule 1	K06491	#FA8072
