## Supplementary material for "Fatty Acid β-oxidation and Ferroptosis Define a Survival-Productivity Trade Off in CHO fed-Batch Bioreactors": JM-05B_Cytiva_feeds_D05_vs_Intensified_Fed-batch_D05_merged_to_KEGG_colour-tool.tsv

A1A4R1;P02262;P0C0S8;P0C0S9;P0CC09;P20671;Q16777;Q3ZBX9;Q4R3X5;Q64523;Q6FI13;Q6GSS7;Q96KK5;Q99878;Q9BTM1	H2AC20;;H2AC11;;H2ac18;H2AC7;H2AC20;H2AJ;H2AJ;H2ac20;H2AC18;Hist2h2aa1;H2AC12;H2AC14;H2AJ	Histone H2A type 2-C;Histone H2A type 1;Histone H2A type 1;Histone H2A type 1;Histone H2A type 2-A;Histone H2A type 1-D;Histone H2A type 2-C;Histone H2A.J;Histone H2A.J;Histone H2A type 2-C;Histone H2A type 2-A;Histone H2A type 2-A;Histone H2A type 1-H;Histone H2A type 1-J;Histone H2A.J	K11251	#008080
P43247	Msh2	DNA mismatch repair protein Msh2	K08735	#008080
A5PK21;Q7TS74;Q8IYA6	CKAP2L;Ckap2l;CKAP2L	Cytoskeleton-associated protein 2-like	K16769	#008080
O35621	Pmm1	Phosphomannomutase 1	K17497	#008080
Q62356	Fstl1	Follistatin-related protein 1	K23912	#008080
P52292	KPNA2	Importin subunit alpha-1	K15043	#008080
P61024;P61025;Q0P5A5	CKS1B;Cks1b;CKS1B	Cyclin-dependent kinases regulatory subunit 1	K02219	#008080
P37913	Lig1	DNA ligase 1	K10747	#008080
Q8R3P2	Dtx2	Probable E3 ubiquitin-protein ligase DTX2	K06058	#008080
P52701	MSH6	DNA mismatch repair protein Msh6	K08737	#008080
Q5RBY5;Q6AXN4;Q8VCB1	NDC1;Ndc1;Ndc1	Nucleoporin NDC1	K14315	#008080
P51572;Q5R8H3;Q61335	BCAP31;BCAP31;Bcap31	B-cell receptor-associated protein 31	K14009	#008080
Q7YRA3;Q921I9;Q9NPD3	EXOSC4;Exosc4;EXOSC4	Exosome complex component RRP41	K11600	#008080
Q32PZ3;Q5RAP0;Q99KD5;Q9H3U1	Unc45a;UNC45A;Unc45a;UNC45A	Protein unc-45 homolog A	K21991	#008080
Q3T0Z3;Q6EGX7;Q791B0;Q9BZL1;Q9EPV8	UBL5;UBL5;UBL5;UBL5;Ubl5	Ubiquitin-like protein 5	K13113	#008080
Q8VHY0	Cspg4	Chondroitin sulfate proteoglycan 4	K08115	#008080
Q96T68	SETDB2	Histone-lysine N-methyltransferase SETDB2	K18494	#008080
O43290	SART1	U4/U6.U5 tri-snRNP-associated protein 1	K11984	#008080
O95400;Q9CWK3	CD2BP2;Cd2bp2	CD2 antigen cytoplasmic tail-binding protein 2	K13099	#008080
Q8BY71	Hat1	Histone acetyltransferase type B catalytic subunit	K11303	#008080
P39951	Cdk1	Cyclin-dependent kinase 1	K02087	#008080
Q6Q2Z6	Acot5	Acyl-coenzyme A thioesterase 5	K01068	#008080
Q9JHE5	Slc38a2	Sodium-coupled neutral amino acid symporter 2	K14207	#008080
O95347	SMC2	Structural maintenance of chromosomes protein 2	K06674	#008080
Q12824;Q5BIN2;Q9Z0H3	SMARCB1;SMARCB1;Smarcb1	SWI/SNF-related matrix-associated actin-dependent regulator of chromatin subfamily B member 1	K11648	#008080
O14929	HAT1	Histone acetyltransferase type B catalytic subunit	K11303	#008080
Q66HD3;Q99MD9	Nasp	Nuclear autoantigenic sperm protein	K11291	#008080
Q60848	Hells	Lymphocyte-specific helicase	K19001	#008080
P42128	Foxk1	Forkhead box protein K1	K09404	#008080
Q14566	MCM6	DNA replication licensing factor MCM6	K02542	#008080
P02804	MT1	Metallothionein-1	K14739	#008080
A2A4P0;Q14562	Dhx8;DHX8	ATP-dependent RNA helicase DHX8	K12818	#008080
Q0P5J0;Q2TAL8;Q3UA37	QRICH1;QRICH1;Qrich1	Transcriptional regulator QRICH1	K24297	#008080
Q8BT07	Cep55	Centrosomal protein of 55 kDa	K16456	#008080
Q8TCT8	SPPL2A	Signal peptide peptidase-like 2A	K09596	#008080
Q04721	NOTCH2	Neurogenic locus notch homolog protein 2	K20994	#008080
Q15003;Q8C156	NCAPH;Ncaph	Condensin complex subunit 2	K06676	#008080
Q0VCA5;Q60710;Q9Y3Z3	SAMHD1;Samhd1;SAMHD1	Deoxynucleoside triphosphate triphosphohydrolase SAMHD1	K22544	#008080
Q15021	NCAPD2	Condensin complex subunit 1	K06677	#008080
Q60415	PEX19	Peroxisomal biogenesis factor 19	K13337	#008080
Q9UQ35	SRRM2	Serine/arginine repetitive matrix protein 2	K13172	#008080
Q61112;Q91ZS3	Sdf4	45 kDa calcium-binding protein	K19934	#008080
Q07891	TFRC	Transferrin receptor protein 1	K06503	#008080
Q61103;Q92785	Dpf2;DPF2	Zinc finger protein ubi-d4	K13196	#008080
Q2T9P4	NASP	Nuclear autoantigenic sperm protein	K11291	#008080
P41515	TOP2A	DNA topoisomerase 2-alpha	K03164	#008080
Q01650;Q63016;Q7YQK4;Q9Z127	SLC7A5;Slc7a5;SLC7A5;Slc7a5	Large neutral amino acids transporter small subunit 1	K13780	#008080
Q8K2Z4	Ncapd2	Condensin complex subunit 1	K06677	#008080
P07742	Rrm1	Ribonucleoside-diphosphate reductase large subunit	K10807	#008080
P30285;P35426	Cdk4	Cyclin-dependent kinase 4	K02089	#008080
Q8BG81	Poldip3	Polymerase delta-interacting protein 3	K22414	#008080
P35249;Q99J62	RFC4;Rfc4	Replication factor C subunit 4	K10755	#008080
O95926;Q4QRB2;Q9D198	SYF2;Syf2;Syf2	Pre-mRNA-splicing factor SYF2	K12868	#008080
P04041	Gpx1	Glutathione peroxidase 1	K00432	#008080
Q2TBL6	TALDO1	Transaldolase	K00616	#008080
Q9UJX3;Q9WVM3	ANAPC7;Anapc7	Anaphase-promoting complex subunit 7	K03354	#008080
Q9JI85	Nucb2	Nucleobindin-2	K20371	#008080
P59997	Kdm2a	Lysine-specific demethylase 2A	K10276	#008080
P29558;Q3ZBP3;Q5PQP1;Q5RBD3;Q6XE24;Q8BWL5;Q91W59	RBMS1;RBMS1;Rbms1;RBMS3;RBMS3;Rbms3;Rbms1	RNA-binding motif, single-stranded-interacting protein 1;RNA-binding motif, single-stranded-interacting protein 1;RNA-binding motif, single-stranded-interacting protein 1;RNA-binding motif, single-stranded-interacting protein 3;RNA-binding motif, single-stranded-interacting protein 3;RNA-binding motif, single-stranded-interacting protein 3;RNA-binding motif, single-stranded-interacting protein 1	K24990	#008080
P45973;Q61686	CBX5;Cbx5	Chromobox protein homolog 5	K11587	#008080
P97311	Mcm6	DNA replication licensing factor MCM6	K02542	#008080
Q3UHX9	Spout1	Putative methyltransferase C9orf114 homolog	K09142	#008080
P33609	Pola1	DNA polymerase alpha catalytic subunit	K02320	#008080
O43314;Q5REW0;Q6ZQB6	PPIP5K2;PPIP5K2;Ppip5k2	Inositol hexakisphosphate and diphosphoinositol-pentakisphosphate kinase 2	K13024	#008080
Q5R788;Q86U28;Q9DCB8	ISCA2;ISCA2;Isca2	Iron-sulfur cluster assembly 2 homolog, mitochondrial;Iron-sulfur cluster assembly 2 homolog, mitochondrial;Iron-sulfur cluster assembly 2 homolog, mitochondrial	K22072	#008080
Q62283	Tspan7	Tetraspanin-7	K06571	#008080
P35950	LDLR	Low-density lipoprotein receptor	K12473	#008080
Q6AYP5;Q8R5M8;Q9BY67	Cadm1;Cadm1;CADM1	Cell adhesion molecule 1	K06781	#008080
P11352	Gpx1	Glutathione peroxidase 1	K00432	#008080
Q2NKU6;Q99LT0;Q9C005	DPY30;Dpy30;DPY30	Protein dpy-30 homolog	K14965	#008080
P45352	Tyms	Thymidylate synthase	K00560	#008080
Q9DCZ4	Apoo	MICOS complex subunit Mic26	K24625	#008080
P56394	Cox17	Cytochrome c oxidase copper chaperone	K02260	#008080
P17844	DDX5	Probable ATP-dependent RNA helicase DDX5	K12823	#008080
Q9NP94	SLC39A2	Zinc transporter ZIP2	K14709	#008080
Q8VD48	Dhrs9	Dehydrogenase/reductase SDR family member 9	K11149	#FA8072
O35296	HSD3B3	NADPH-dependent 3-keto-steroid reductase HSD3B3	K00070	#FA8072
P21981	Tgm2	Protein-glutamine gamma-glutamyltransferase 2	K05625	#FA8072
Q9QZK5;Q9R118	Htra1	Serine protease HTRA1	K08784	#FA8072
P21956;P70490	Mfge8	Lactadherin	K17253	#FA8072
Q9UMX5	NENF	Neudesin	K25689	#FA8072
Q9Z0M5	Lipa	Lysosomal acid lipase/cholesteryl ester hydrolase	K01052	#FA8072
Q68D51	DENND2C	DENN domain-containing protein 2C	K20161	#FA8072
P17870;P29066;P49407;Q4R562;Q8BWG8;Q95223	ARRB1;Arrb1;ARRB1;ARRB1;Arrb1;ARRB1	Beta-arrestin-1	K04439	#FA8072
P30533	LRPAP1	Alpha-2-macroglobulin receptor-associated protein	K22290	#FA8072
Q9QZY6	CD1C3	T-cell surface glycoprotein CD1c3	K06448	#FA8072
O15075;Q9JLM8	DCLK1;Dclk1	Serine/threonine-protein kinase DCLK1	K08805	#FA8072
Q6PEC3;Q9CX30	Yif1b	Protein YIF1B	K20362	#FA8072
Q2KJ32	SELENBP1	Methanethiol oxidase	K17285	#FA8072
P19637	Plat	Tissue-type plasminogen activator	K01343	#FA8072
O88492	Plin4	Perilipin-4	K20254	#FA8072
P49923	LPL	Lipoprotein lipase	K01059	#FA8072
D3ZHP7;Q3U3Q1;Q6PHR2	Ulk3;Ulk3;ULK3	Serine/threonine-protein kinase ULK3	K21358	#FA8072
P27615	Scarb2	Lysosome membrane protein 2	K12384	#FA8072
Q9EQV6	Tpp1	Tripeptidyl-peptidase 1	K01279	#FA8072
O95571	ETHE1	Persulfide dioxygenase ETHE1, mitochondrial	K17725	#FA8072
P79381	EPHX1	Epoxide hydrolase 1	K01253	#FA8072
P55065	Pltp	Phospholipid transfer protein	K08761	#FA8072
Q9R1J8	P3h1	Prolyl 3-hydroxylase 1	K08134	#FA8072
Q29448	HMGCL	Hydroxymethylglutaryl-CoA lyase, mitochondrial	K01640	#FA8072
Q6MGD0;Q9CQ89	Cuta	Protein CutA	K03926	#FA8072
Q9R112	Sqor	Sulfide:quinone oxidoreductase, mitochondrial	K22470	#FA8072
Q28377	FN1	Fibronectin	K05717	#FA8072
Q675A5;Q8NCC3;Q8VEB4	Pla2g15;PLA2G15;Pla2g15	Phospholipase A2 group XV	K06129	#FA8072
Q8BFZ9	Erlin2	Erlin-2	K23341	#FA8072
Q5VV67	PPRC1	Peroxisome proliferator-activated receptor gamma coactivator-related protein 1	K17963	#FA8072
Q8CB44	Gramd4	GRAM domain-containing protein 4	K23554	#FA8072
Q8SQ23	PLAT	Tissue-type plasminogen activator	K01343	#FA8072
P17710	Hk1	Hexokinase-1	K00844	#FA8072
P22985	Xdh	Xanthine dehydrogenase/oxidase	K00106	#FA8072
P49130	LAMP2	Lysosome-associated membrane glycoprotein 2	K06528	#FA8072
Q6P7S1	Asah1	Acid ceramidase	K12348	#FA8072
Q6P767	Pttg1ip	Pituitary tumor-transforming gene 1 protein-interacting protein	K26099	#FA8072
Q96IU4	ABHD14B	Putative protein-lysine deacylase ABHD14B	K13706	#FA8072
Q8CHT0	Aldh4a1	Delta-1-pyrroline-5-carboxylate dehydrogenase, mitochondrial	K00294	#FA8072
P13796	LCP1	Plastin-2	K17276	#FA8072
P11152	Lpl	Lipoprotein lipase	K01059	#FA8072
P16675	Ctsa	Lysosomal protective protein	K13289	#FA8072
Q9Z2Z6	Slc25a20	Mitochondrial carnitine/acylcarnitine carrier protein	K15109	#FA8072
Q8NG48	LINS1	Protein Lines homolog 1	K22533	#FA8072
Q8R3V5	Sh3glb2	Endophilin-B2	K21269	#FA8072
P32198	Cpt1a	Carnitine O-palmitoyltransferase 1, liver isoform	K08765	#FA8072
Q8R3D1;Q9NVG8	Tbc1d13;TBC1D13	TBC1 domain family member 13	K24796	#FA8072
P08699	Lgals3	Galectin-3	K06831	#FA8072
Q5R778;Q709F0	ACAD11	Acyl-CoA dehydrogenase family member 11	K11730	#FA8072
O60664;Q5RAV8	PLIN3	Perilipin-3	K20287	#FA8072
Q5R6W3;Q96H35;Q9CR83	RBM18;RBM18;Rbm18	Probable RNA-binding protein 18	K24527	#FA8072
Q61233	Lcp1	Plastin-2	K17276	#FA8072
Q5FVK6;Q8BRN9	Cc2d1b	Coiled-coil and C2 domain-containing protein 1B	K18260	#FA8072
O95822	MLYCD	Malonyl-CoA decarboxylase, mitochondrial	K01578	#FA8072
Q3UQ28	Pxdn	Peroxidasin homolog	K19511	#FA8072
B2GV54	Nceh1	Neutral cholesterol ester hydrolase 1	K14349	#FA8072
P30837;P52476;Q5R6B5;Q66HF8;Q9CZS1	ALDH1B1;ALDH1B1;ALDH1B1;Aldh1b1;Aldh1b1	Aldehyde dehydrogenase X, mitochondrial;Aldehyde dehydrogenase X, mitochondrial (Fragment);Aldehyde dehydrogenase X, mitochondrial;Aldehyde dehydrogenase X, mitochondrial;Aldehyde dehydrogenase X, mitochondrial	K00128	#FA8072
O00442;Q4R3J0	RTCA	RNA 3'-terminal phosphate cyclase	K01974	#FA8072
O95718;P62508;P62509;P62510;Q5RAM2	ESRRB;ESRRG;Esrrg;Esrrg;ESRRG	Steroid hormone receptor ERR2;Estrogen-related receptor gamma;Estrogen-related receptor gamma;Estrogen-related receptor gamma;Estrogen-related receptor gamma	K08553	#FA8072
Q9D1A2	Cndp2	Cytosolic non-specific dipeptidase	K08660	#FA8072
Q3ZBJ3	FXYD7	FXYD domain-containing ion transport regulator 7	K13364	#FA8072
P17439	Gba1	Lysosomal acid glucosylceramidase	K01201	#FA8072
A2RUW1;Q9QZ06	Tollip	Toll-interacting protein	K05402	#FA8072
P17931;P47845	LGALS3	Galectin-3	K06831	#FA8072
Q9R233	Tapbp	Tapasin	K08058	#FA8072
P30116		Glutathione S-transferase	K00799	#FA8072
Q3ULJ0	Gpd1l	Glycerol-3-phosphate dehydrogenase 1-like protein	K00006	#FA8072
Q14696;Q5R6F1	MESD	LRP chaperone MESD	K25366	#FA8072
Q32LD1;Q8IXM2;Q9DCT6	BAP18;BAP18;Bap18	Chromatin complexes subunit BAP18	K23406	#FA8072
P97770;Q2T9W2;Q9BV44	Thumpd3;THUMPD3;THUMPD3	tRNA (guanine(6)-N2)-methyltransferase THUMP3	K28362	#FA8072
Q9DAK9	Phpt1	14 kDa phosphohistidine phosphatase	K01112	#FA8072
A7YY28;Q6DGG1	ABHD14B;Abhd14b	Putative protein-lysine deacylase ABHD14B	K13706	#FA8072
Q71LX4	Tln2	Talin-2	K06271	#FA8072
P08758;Q5R1W0	ANXA5	Annexin A5	K16646	#FA8072
Q9QXS1	Plec	Plectin	K10388	#FA8072
O97716;P10827;P63058;P63059;Q28570	THRA;THRA;Thra;Thra;THRA	Thyroid hormone receptor alpha	K05547	#FA8072
Q5FVH2	Pld3	5'-3' exonuclease PLD3	K16860	#FA8072
Q6P7A9	Gaa	Lysosomal alpha-glucosidase	K12316	#FA8072
P13599	Fcgrt	IgG receptor FcRn large subunit p51	K24019	#FA8072
Q9JLJ2	Aldh9a1	4-trimethylaminobutyraldehyde dehydrogenase	K00149	#FA8072
P04264	KRT1	Keratin, type II cytoskeletal 1	K07605	#FA8072
Q5BK56	Gstm4	Glutathione S-transferase Mu 4	K00799	#FA8072
Q9ERN0	Scamp2	Secretory carrier-associated membrane protein 2	K19995	#FA8072
P13645	KRT10	Keratin, type I cytoskeletal 10	K07604	#FA8072
P98196;P98197	ATP11A;Atp11a	Phospholipid-transporting ATPase IH	K26934	#FA8072
Q5SVR0;Q66K14	Tbc1d9b;TBC1D9B	TBC1 domain family member 9B	K19951	#FA8072
Q9CYD3	Crtap	Cartilage-associated protein	K19606	#FA8072
B3DMA2	Acad11	Acyl-CoA dehydrogenase family member 11	K11730	#FA8072
Q920A5;Q920A6	Scpep1	Retinoid-inducible serine carboxypeptidase	K09646	#FA8072
P52503	Ndufs6	NADH dehydrogenase [ubiquinone] iron-sulfur protein 6, mitochondrial	K03939	#FA8072
Q7TPK6;Q80UE6	Wnk4	Serine/threonine-protein kinase WNK4	K08867	#FA8072
Q14108	SCARB2	Lysosome membrane protein 2	K12384	#FA8072
Q68FX7;Q8BKT7	Thoc5	THO complex subunit 5 homolog	K13174	#FA8072
Q8VDL4	Adpgk	ADP-dependent glucokinase	K08074	#FA8072
A6QLJ8;Q60866	PTER;Pter	Phosphotriesterase-related protein	K07048	#FA8072
O14967	CLGN	Calmegin	K09551	#FA8072
Q92626	PXDN	Peroxidasin homolog	K19511	#FA8072
P39210;Q5BK62	MPV17;Mpv17	Protein Mpv17	K13348	#FA8072
P15128	CYP4B1	Cytochrome P450 4B1	K07426	#FA8072
E9QAM5	Helz2	Helicase with zinc finger domain 2	K25165	#FA8072
