## Supplementary material for "Fatty Acid β-oxidation and Ferroptosis Define a Survival-Productivity Trade Off in CHO fed-Batch Bioreactors": JM-05B_Cytiva_feeds_D07_vs_Intensified_Fed-batch_D07_merged_to_KEGG_colour-tool.tsv

P02804	MT1	Metallothionein-1	K14739	#008080
P07214;P16975	Sparc	SPARC	K24262	#008080
Q66HD3;Q99MD9	Nasp	Nuclear autoantigenic sperm protein	K11291	#008080
P51965;P52482;Q91W82;Q96LR5	UBE2E1;Ube2e1;Ube2e2;UBE2E2	Ubiquitin-conjugating enzyme E2 E1;Ubiquitin-conjugating enzyme E2 E1;Ubiquitin-conjugating enzyme E2 E2;Ubiquitin-conjugating enzyme E2 E2	K20217	#008080
P39951	Cdk1	Cyclin-dependent kinase 1	K02087	#008080
Q14566	MCM6	DNA replication licensing factor MCM6	K02542	#008080
O14929	HAT1	Histone acetyltransferase type B catalytic subunit	K11303	#008080
A5PK21;Q7TS74;Q8IYA6	CKAP2L;Ckap2l;CKAP2L	Cytoskeleton-associated protein 2-like	K16769	#008080
P62633;P62634;Q3T0Q6;Q5R5R5	CNBP;Cnbp;CNBP;CNBP	CCHC-type zinc finger nucleic acid binding protein	K09250	#008080
P59997	Kdm2a	Lysine-specific demethylase 2A	K10276	#008080
Q5E9E1	PDLIM1	PDZ and LIM domain protein 1	K23353	#008080
Q60848	Hells	Lymphocyte-specific helicase	K19001	#008080
P53996	Cnbp	CCHC-type zinc finger nucleic acid binding protein	K09250	#008080
O95347	SMC2	Structural maintenance of chromosomes protein 2	K06674	#008080
P52925	Hmgb2	High mobility group protein B2	K11295	#008080
P30285;P35426	Cdk4	Cyclin-dependent kinase 4	K02089	#008080
P41515	TOP2A	DNA topoisomerase 2-alpha	K03164	#008080
P02253;P16403	H1-2	Histone H1.2	K11275	#008080
O35988;P31431;P34901;Q5RAT9;Q8HZJ6	Sdc4;SDC4;Sdc4;SDC4;SDC4	Syndecan-4	K16338	#008080
P35950	LDLR	Low-density lipoprotein receptor	K12473	#008080
Q2T9P4	NASP	Nuclear autoantigenic sperm protein	K11291	#008080
P0DPD9;P0DPE0	Eef1akmt4-Ece2;Eef1akmt4	EEF1AKMT4-ECE2 readthrough transcript protein;EEF1A lysine methyltransferase 4	K01415	#008080
Q8VHY0	Cspg4	Chondroitin sulfate proteoglycan 4	K08115	#008080
P45352	Tyms	Thymidylate synthase	K00560	#008080
Q62312	Tgfbr2	TGF-beta receptor type-2	K04388	#008080
P52292	KPNA2	Importin subunit alpha-1	K15043	#008080
P54227	Stmn1	Stathmin	K04381	#008080
P97311	Mcm6	DNA replication licensing factor MCM6	K02542	#008080
Q61103;Q92785	Dpf2;DPF2	Zinc finger protein ubi-d4	K13196	#008080
Q07891	TFRC	Transferrin receptor protein 1	K06503	#008080
P15864	H1-2	Histone H1.2	K11275	#008080
Q16832;Q62371	DDR2;Ddr2	Discoidin domain-containing receptor 2	K05125	#008080
Q8K2Z4	Ncapd2	Condensin complex subunit 1	K06677	#008080
Q96AE4	FUBP1	Far upstream element-binding protein 1	K13210	#008080
Q60431	CASP3	Caspase-3	K02187	#008080
P49736	MCM2	DNA replication licensing factor MCM2	K02540	#008080
P57761	PCNA	Proliferating cell nuclear antigen	K04802	#008080
P33993	MCM7	DNA replication licensing factor MCM7	K02210	#008080
Q9Y6C5	PTCH2	Protein patched homolog 2	K11101	#008080
P52293	Kpna2	Importin subunit alpha-1	K15043	#008080
Q923D4	Sf3b5	Splicing factor 3B subunit 5	K12832	#008080
Q00657	Cspg4	Chondroitin sulfate proteoglycan 4	K08115	#008080
Q9JHE5	Slc38a2	Sodium-coupled neutral amino acid symporter 2	K14207	#008080
Q8VHS6	Asb15	Ankyrin repeat and SOCS box protein 15	K10337	#008080
Q62130	Ptpn14	Tyrosine-protein phosphatase non-receptor type 14	K18025	#008080
Q64654	Cyp51a1	Lanosterol 14-alpha demethylase	K05917	#008080
Q8BT07	Cep55	Centrosomal protein of 55 kDa	K16456	#008080
Q9NPH2	ISYNA1	Inositol-3-phosphate synthase 1	K01858	#008080
P18155	Mthfd2	Bifunctional methylenetetrahydrofolate dehydrogenase/cyclohydrolase, mitochondrial	K13403	#008080
P15927;Q5RC43	RPA2	Replication protein A 32 kDa subunit	K10739	#008080
O89039;P56485	Ackr3	Atypical chemokine receptor 3	K04304	#008080
Q9Z248	Aebp2	Zinc finger protein AEBP2	K17452	#008080
P70583;Q9CQ43	Dut	Deoxyuridine 5'-triphosphate nucleotidohydrolase	K01520	#008080
P35249;Q99J62	RFC4;Rfc4	Replication factor C subunit 4	K10755	#008080
O35566;P48509;P61170;P61171;Q3ZBH3	Cd151;CD151;CD151;CD151;CD151	CD151 antigen	K06537	#008080
P49718	Mcm5	DNA replication licensing factor MCM5	K02209	#008080
P45973;Q61686	CBX5;Cbx5	Chromobox protein homolog 5	K11587	#008080
O75940;Q3T045;Q4QQU6;Q5R591;Q8BGT7	SMNDC1;SMNDC1;Smndc1;SMNDC1;Smndc1	Survival of motor neuron-related-splicing factor 30	K12839	#008080
P49717	Mcm4	DNA replication licensing factor MCM4	K02212	#008080
P17844	DDX5	Probable ATP-dependent RNA helicase DDX5	K12823	#008080
P25206	Mcm3	DNA replication licensing factor MCM3	K02541	#008080
Q9JI85	Nucb2	Nucleobindin-2	K20371	#008080
Q08D88	NFIL3	Nuclear factor interleukin-3-regulated protein	K09059	#008080
Q8R3C6	Rbm19	Probable RNA-binding protein 19	K14787	#008080
Q9Y617	PSAT1	Phosphoserine aminotransferase	K00831	#008080
A7MB80;P78347;Q9ESZ8	GTF2I;GTF2I;Gtf2i	General transcription factor II-I	K03121	#008080
Q99K85	Psat1	Phosphoserine aminotransferase	K00831	#008080
C8BKD0;Q58DH8	FEN1	Flap endonuclease 1	K04799	#008080
Q15021	NCAPD2	Condensin complex subunit 1	K06677	#008080
Q61881	Mcm7	DNA replication licensing factor MCM7	K02210	#008080
Q794F9	Slc3a2	4F2 cell-surface antigen heavy chain	K06519	#008080
D3ZBN0;P16401;P43276	H1-5	Histone H1.5	K11275	#008080
A2RRU3;A7MB12;Q5REE0;Q8C7V3;Q8TED0	Utp15;UTP15;UTP15;Utp15;UTP15	U3 small nucleolar RNA-associated protein 15 homolog	K14549	#008080
Q8IZ69	TRMT2A	tRNA (uracil-5-)-methyltransferase homolog A	K15332	#008080
Q3T0T5	JPT1	Jupiter microtubule associated homolog 1	K27587	#008080
Q10568;Q9P2I0	CPSF2	Cleavage and polyadenylation specificity factor subunit 2	K14402	#008080
Q5EBA0;Q9CZU4	Eral1	GTPase Era, mitochondrial;GTPase Era, mitochondrial	K03595	#008080
Q9JI11	Stk4	Serine/threonine-protein kinase 4	K04411	#008080
P11352	Gpx1	Glutathione peroxidase 1	K00432	#008080
P07742	Rrm1	Ribonucleoside-diphosphate reductase large subunit	K10807	#008080
Q02788	Col6a2	Collagen alpha-2(VI) chain	K06238	#008080
Q61112;Q91ZS3	Sdf4	45 kDa calcium-binding protein	K19934	#008080
Q8BY71	Hat1	Histone acetyltransferase type B catalytic subunit	K11303	#008080
F1S5L4;Q5GJ77;Q9HCL2	GPAM	Glycerol-3-phosphate acyltransferase 1, mitochondrial;Glycerol-3-phosphate acyltransferase 1, mitochondrial;Glycerol-3-phosphate acyltransferase 1, mitochondrial	K00629	#008080
Q148M8;Q4KLM5;Q5R9Y3;Q9QYL7;Q9ULW3	ABT1;Abt1;ABT1;Abt1;ABT1	Activator of basal transcription 1	K14785	#008080
Q92734	TFG	Protein TFG	K09292	#008080
Q99MJ9	Ddx50	ATP-dependent RNA helicase DDX50	K13183	#008080
Q3UA06;Q5XHZ9	Trip13	Pachytene checkpoint protein 2 homolog	K22399	#008080
P15104;Q4R7U3	GLUL	Glutamine synthetase	K01915	#008080
P12269	IMPDH2	Inosine-5'-monophosphate dehydrogenase 2	K00088	#008080
O88796	Rpp30	Ribonuclease P protein subunit p30	K03539	#008080
C0HKD8;C0HKD9;P55081;Q5EA98	Mfap1a;Mfap1b;MFAP1;MFAP1	Microfibrillar-associated protein 1A;Microfibrillar-associated protein 1B;Microfibrillar-associated protein 1;Microfibrillar-associated protein 1	K13110	#008080
Q5SW19	Cluh	Clustered mitochondria protein homolog	K03255	#008080
Q60604	Scin	Scinderin	K05768	#008080
P26350	Ptma	Prothymosin alpha	K13784	#008080
Q09143	Slc7a1	High affinity cationic amino acid transporter 1	K13863	#008080
P07996;P35441	THBS1;Thbs1	Thrombospondin-1	K16857	#008080
Q6AYK3	Isyna1	Inositol-3-phosphate synthase 1	K01858	#008080
P32551	Uqcrc2	Cytochrome b-c1 complex subunit 2, mitochondrial	K00415	#008080
O95214;Q32PD8;Q5RDE9;Q6PDU4;Q9CQ74	LEPROTL1;LEPROTL1;LEPROTL1;Leprotl1;Leprotl1	Leptin receptor overlapping transcript-like 1	K28212	#008080
P40937;Q9D0F6	RFC5;Rfc5	Replication factor C subunit 5	K10756	#008080
O95400;Q9CWK3	CD2BP2;Cd2bp2	CD2 antigen cytoplasmic tail-binding protein 2	K13099	#008080
Q63028;Q9QYC0	Add1	Alpha-adducin	K18622	#008080
Q9H2I8	LRMDA	Leucine-rich melanocyte differentiation-associated protein	K24399	#008080
O14979;Q3SWU3;Q9Z130	HNRNPDL;Hnrnpdl;Hnrnpdl	Heterogeneous nuclear ribonucleoprotein D-like	K13044	#008080
Q96B26;Q9D753	EXOSC8;Exosc8	Exosome complex component RRP43	K12586	#008080
Q5RD64;Q9CPW0;Q9UHC6	CNTNAP2;Cntnap2;CNTNAP2	Contactin-associated protein-like 2	K07380	#008080
A5A6J5;Q15014;Q4R578;Q5R905	MORF4L2	Mortality factor 4-like protein 2	K11342	#008080
E9Q5G3	Kif23	Kinesin-like protein KIF23	K17387	#008080
Q9JKL8;Q9Z103	Adnp	Activity-dependent neuroprotector homeobox protein	K22591	#008080
O70551;Q5RD27;Q96SB4	Srpk1;SRPK1;SRPK1	SRSF protein kinase 1	K15409	#008080
Q6PDI5	Ecpas	Proteasome adapter and scaffold protein ECM29	K11886	#008080
O35296	HSD3B3	NADPH-dependent 3-keto-steroid reductase HSD3B3	K00070	#FA8072
Q8CGF1	Arhgap29	Rho GTPase-activating protein 29	K20644	#FA8072
P06757;P86885	Adh1;ADH1	Alcohol dehydrogenase 1	K13951	#FA8072
Q0V8B6	TPP1	Tripeptidyl-peptidase 1	K01279	#FA8072
D3ZHP7;Q3U3Q1;Q6PHR2	Ulk3;Ulk3;ULK3	Serine/threonine-protein kinase ULK3	K21358	#FA8072
Q9NTJ4	MAN2C1	Alpha-mannosidase 2C1	K01191	#FA8072
Q9QZY6	CD1C3	T-cell surface glycoprotein CD1c3	K06448	#FA8072
Q8NG48	LINS1	Protein Lines homolog 1	K22533	#FA8072
P49129	LAMP1	Lysosome-associated membrane glycoprotein 1	K06528	#FA8072
Q29448	HMGCL	Hydroxymethylglutaryl-CoA lyase, mitochondrial	K01640	#FA8072
O35350;P06815;P97571	Capn1;CAPN1;Capn1	Calpain-1 catalytic subunit;Calpain-1 catalytic subunit (Fragment);Calpain-1 catalytic subunit	K01367	#FA8072
Q99LJ1	Fuca1	Tissue alpha-L-fucosidase	K01206	#FA8072
Q9QZK5;Q9R118	Htra1	Serine protease HTRA1	K08784	#FA8072
Q3T189	SDHB	Succinate dehydrogenase [ubiquinone] iron-sulfur subunit, mitochondrial	K00235	#FA8072
Q62881;Q9D1X0	Nol3	Nucleolar protein 3	K28177	#FA8072
P16675	Ctsa	Lysosomal protective protein	K13289	#FA8072
P21981	Tgm2	Protein-glutamine gamma-glutamyltransferase 2	K05625	#FA8072
Q920L2	Sdha	Succinate dehydrogenase [ubiquinone] flavoprotein subunit, mitochondrial	K00234	#FA8072
Q17QB3	ASAH1	Acid ceramidase	K12348	#FA8072
Q9R112	Sqor	Sulfide:quinone oxidoreductase, mitochondrial	K22470	#FA8072
P11214	Plat	Tissue-type plasminogen activator	K01343	#FA8072
P02751	FN1	Fibronectin	K05717	#FA8072
O75348;Q9CR51	ATP6V1G1;Atp6v1g1	V-type proton ATPase subunit G 1	K02152	#FA8072
P05964;P14069	S100a6	Protein S100-A6	K23764	#FA8072
P49923	LPL	Lipoprotein lipase	K01059	#FA8072
Q9Z0M5	Lipa	Lysosomal acid lipase/cholesteryl ester hydrolase	K01052	#FA8072
Q9P2E9	RRBP1	Ribosome-binding protein 1	K14000	#FA8072
P05943	S100a10	Protein S100-A10	K17274	#FA8072
P70584;Q9DBL1	Acadsb	Short/branched chain specific acyl-CoA dehydrogenase, mitochondrial;Short/branched chain specific acyl-CoA dehydrogenase, mitochondrial	K09478	#FA8072
Q6P767	Pttg1ip	Pituitary tumor-transforming gene 1 protein-interacting protein	K26099	#FA8072
Q61207	Psap	Prosaposin	K12382	#FA8072
Q5FVH2	Pld3	5'-3' exonuclease PLD3	K16860	#FA8072
P19637	Plat	Tissue-type plasminogen activator	K01343	#FA8072
O95571	ETHE1	Persulfide dioxygenase ETHE1, mitochondrial	K17725	#FA8072
O60664;Q5RAV8	PLIN3	Perilipin-3	K20287	#FA8072
P21980	TGM2	Protein-glutamine gamma-glutamyltransferase 2	K05625	#FA8072
P51572;Q5R8H3;Q61335	BCAP31;BCAP31;Bcap31	B-cell receptor-associated protein 31	K14009	#FA8072
P19639	Gstm3	Glutathione S-transferase Mu 3	K00799	#FA8072
A7YY28;Q6DGG1	ABHD14B;Abhd14b	Putative protein-lysine deacylase ABHD14B	K13706	#FA8072
P11152	Lpl	Lipoprotein lipase	K01059	#FA8072
Q3ULJ0	Gpd1l	Glycerol-3-phosphate dehydrogenase 1-like protein	K00006	#FA8072
P49257	LMAN1	Protein ERGIC-53	K10080	#FA8072
P62072;P62073;P62074;Q2NKR1	TIMM10;Timm10;Timm10;TIMM10	Mitochondrial import inner membrane translocase subunit Tim10	K17778	#FA8072
Q5BK56	Gstm4	Glutathione S-transferase Mu 4	K00799	#FA8072
Q5XIC0	Eci2	Enoyl-CoA delta isomerase 2	K13239	#FA8072
P47989	XDH	Xanthine dehydrogenase/oxidase	K00106	#FA8072
P55065	Pltp	Phospholipid transfer protein	K08761	#FA8072
P05371	Clu	Clusterin	K17252	#FA8072
P05982	Nqo1	NAD(P)H dehydrogenase [quinone] 1	K00355	#FA8072
Q80W21	Gstm7	Glutathione S-transferase Mu 7	K00799	#FA8072
Q9JLJ2	Aldh9a1	4-trimethylaminobutyraldehyde dehydrogenase	K00149	#FA8072
P52556	BLVRB	Flavin reductase (NADPH)	K05901	#FA8072
P24480;P31949;P50543;Q6B345	S100A11;S100A11;S100a11;S100a11	Protein S100-A11	K23765	#FA8072
Q9WTP7	Ak3	GTP:AMP phosphotransferase AK3, mitochondrial	K00944	#FA8072
O62742	SCP2	Sterol carrier protein 2	K08764	#FA8072
Q8CHT0	Aldh4a1	Delta-1-pyrroline-5-carboxylate dehydrogenase, mitochondrial	K00294	#FA8072
Q7YS54	GSDME	Gasdermin-E	K22146	#FA8072
Q711G3;Q9DB29	Iah1	Isoamyl acetate-hydrolyzing esterase 1 homolog	K23978	#FA8072
A2VD13;Q8C2E4	Ptcd1	Pentatricopeptide repeat-containing protein 1, mitochondrial;Pentatricopeptide repeat-containing protein 1, mitochondrial	K17710	#FA8072
Q28377	FN1	Fibronectin	K05717	#FA8072
A7YY55	HACD3	Very-long-chain (3R)-3-hydroxyacyl-CoA dehydratase 3	K10703	#FA8072
Q9Z2Z6	Slc25a20	Mitochondrial carnitine/acylcarnitine carrier protein	K15109	#FA8072
P11276	Fn1	Fibronectin	K05717	#FA8072
Q920F5	Mlycd	Malonyl-CoA decarboxylase, mitochondrial	K01578	#FA8072
Q9D379	Ephx1	Epoxide hydrolase 1	K01253	#FA8072
Q9EQV6	Tpp1	Tripeptidyl-peptidase 1	K01279	#FA8072
Q5M7W7;Q8CFI5	Pars2	Probable proline--tRNA ligase, mitochondrial;Probable proline--tRNA ligase, mitochondrial	K01881	#FA8072
P49130	LAMP2	Lysosome-associated membrane glycoprotein 2	K06528	#FA8072
Q2KJ32	SELENBP1	Methanethiol oxidase	K17285	#FA8072
Q66HG4	Galm	Galactose mutarotase	K01785	#FA8072
Q9DCX8	Iyd	Iodotyrosine deiodinase 1	K17231	#FA8072
Q2KJH6	SERPINH1	Serpin H1	K09501	#FA8072
Q58DH9	NAGA	Alpha-N-acetylgalactosaminidase	K01204	#FA8072
Q99068	Lrpap1	Alpha-2-macroglobulin receptor-associated protein	K22290	#FA8072
O14787	TNPO2	Transportin-2	K18727	#FA8072
O62855;P56541	DNASE2	Deoxyribonuclease-2-alpha	K01158	#FA8072
Q3T0R7	ACAA2	3-ketoacyl-CoA thiolase, mitochondrial	K07508	#FA8072
Q99JY0	Hadhb	Trifunctional enzyme subunit beta, mitochondrial	K07509	#FA8072
P35571	Gpd2	Glycerol-3-phosphate dehydrogenase, mitochondrial	K00111	#FA8072
Q9WVK7	Hadh	Hydroxyacyl-coenzyme A dehydrogenase, mitochondrial	K00022	#FA8072
Q9R1J8	P3h1	Prolyl 3-hydroxylase 1	K08134	#FA8072
P52873;Q05920	Pc	Pyruvate carboxylase, mitochondrial;Pyruvate carboxylase, mitochondrial	K01958	#FA8072
D4A1J4	Bdh2	Dehydrogenase/reductase SDR family member 6	K25939	#FA8072
P39210;Q5BK62	MPV17;Mpv17	Protein Mpv17	K13348	#FA8072
P30275;Q9TTK8	Ckmt1;CKMT1	Creatine kinase U-type, mitochondrial;Creatine kinase U-type, mitochondrial	K00933	#FA8072
Q9DCM0	Ethe1	Persulfide dioxygenase ETHE1, mitochondrial	K17725	#FA8072
Q9CPU4	Mgst3	Glutathione S-transferase 3, mitochondrial	K00799	#FA8072
P08009	Gstm7	Glutathione S-transferase Mu 7	K00799	#FA8072
Q62667	Mvp	Major vault protein	K17266	#FA8072
P13796	LCP1	Plastin-2	K17276	#FA8072
P21956;P70490	Mfge8	Lactadherin	K17253	#FA8072
P19367	HK1	Hexokinase-1	K00844	#FA8072
Q9CYD3	Crtap	Cartilage-associated protein	K19606	#FA8072
Q9D1A2	Cndp2	Cytosolic non-specific dipeptidase	K08660	#FA8072
Q8BVL3	Snx17	Sorting nexin-17	K17929	#FA8072
Q66H12	Naga	Alpha-N-acetylgalactosaminidase	K01204	#FA8072
P32007	SLC25A6	ADP/ATP translocase 3	K05863	#FA8072
O95822	MLYCD	Malonyl-CoA decarboxylase, mitochondrial	K01578	#FA8072
O95718;P62508;P62509;P62510;Q5RAM2	ESRRB;ESRRG;Esrrg;Esrrg;ESRRG	Steroid hormone receptor ERR2;Estrogen-related receptor gamma;Estrogen-related receptor gamma;Estrogen-related receptor gamma;Estrogen-related receptor gamma	K08553	#FA8072
Q8TCT8	SPPL2A	Signal peptide peptidase-like 2A	K09596	#FA8072
P17439	Gba1	Lysosomal acid glucosylceramidase	K01201	#FA8072
A5PK65	DDT	D-dopachrome decarboxylase	K10028	#FA8072
P51647	Aldh1a1	Aldehyde dehydrogenase 1A1	K07249	#FA8072
Q9CPZ8	Cmc1	COX assembly mitochondrial protein homolog	K18171	#FA8072
Q14108	SCARB2	Lysosome membrane protein 2	K12384	#FA8072
P09671	Sod2	Superoxide dismutase [Mn], mitochondrial	K04564	#FA8072
Q9CQ45	Nenf	Neudesin	K25689	#FA8072
A5GZW8;O14521;Q5G2C6;Q5RC29;Q6PCT8;Q95123;Q9CXV1	SDHD;SDHD;SDHD;SDHD;Sdhd;SDHD;Sdhd	Succinate dehydrogenase [ubiquinone] cytochrome b small subunit, mitochondrial;Succinate dehydrogenase [ubiquinone] cytochrome b small subunit, mitochondrial;Succinate dehydrogenase [ubiquinone] cytochrome b small subunit, mitochondrial;Succinate dehydrogenase [ubiquinone] cytochrome b small subunit, mitochondrial;Succinate dehydrogenase [ubiquinone] cytochrome b small subunit, mitochondrial;Succ…	K00237	#FA8072
Q3MHR3;Q78P75;Q96FJ2;Q9D0M5	DYNLL2;Dynll2;DYNLL2;Dynll2	Dynein light chain 2, cytoplasmic;Dynein light chain 2, cytoplasmic;Dynein light chain 2, cytoplasmic;Dynein light chain 2, cytoplasmic	K10418	#FA8072
Q8BLX7	Col16a1	Collagen alpha-1(XVI) chain	K24339	#FA8072
P46424	GSTP1	Glutathione S-transferase P	K23790	#FA8072
Q64428	Hadha	Trifunctional enzyme subunit alpha, mitochondrial	K07515	#FA8072
Q8R3V5	Sh3glb2	Endophilin-B2	K21269	#FA8072
Q62351	Tfrc	Transferrin receptor protein 1	K06503	#FA8072
Q14764;Q5R9N2	MVP	Major vault protein	K17266	#FA8072
O35156	UGP2	UTP--glucose-1-phosphate uridylyltransferase	K00963	#FA8072
Q8WUA2;Q9CXG3	PPIL4;Ppil4	Peptidyl-prolyl cis-trans isomerase-like 4	K12735	#FA8072
Q75N73	Slc39a14	Metal cation symporter ZIP14	K14720	#FA8072
Q791T5;Q9NZJ7	Mtch1;MTCH1	Mitochondrial carrier homolog 1	K17885	#FA8072
P08758;Q5R1W0	ANXA5	Annexin A5	K16646	#FA8072
Q53EL6;Q5R8S3;Q61823;Q9JID1	PDCD4;PDCD4;Pdcd4;Pdcd4	Programmed cell death protein 4	K16865	#FA8072
P35914	HMGCL	Hydroxymethylglutaryl-CoA lyase, mitochondrial	K01640	#FA8072
P70227;Q63269;Q8WN95	Itpr3;Itpr3;ITPR3	Inositol 1,4,5-trisphosphate receptor type 3;Inositol 1,4,5-trisphosphate receptor type 3;Inositol 1,4,5-trisphosphate receptor type 3	K04960	#FA8072
P97519	Hmgcl	Hydroxymethylglutaryl-CoA lyase, mitochondrial	K01640	#FA8072
Q920A5;Q920A6	Scpep1	Retinoid-inducible serine carboxypeptidase	K09646	#FA8072
P08133	ANXA6	Annexin A6	K17094	#FA8072
Q61233	Lcp1	Plastin-2	K17276	#FA8072
Q9CQC7	Ndufb4	NADH dehydrogenase [ubiquinone] 1 beta subcomplex subunit 4	K03960	#FA8072
P86886	ALDH1A1	Aldehyde dehydrogenase 1A1	K07249	#FA8072
Q60HH4	ASAH1	Acid ceramidase	K12348	#FA8072
Q3SZI0;Q68FX1;Q924M7	MPI;Mpi;Mpi	Mannose-6-phosphate isomerase	K01809	#FA8072
P47738	Aldh2	Aldehyde dehydrogenase, mitochondrial	K00128	#FA8072
O88746	Tom1	Target of Myb1 membrane trafficking protein	K26401	#FA8072
P97532;Q99J99	Mpst	3-mercaptopyruvate sulfurtransferase	K01011	#FA8072
Q8BWT1	Acaa2	3-ketoacyl-CoA thiolase, mitochondrial	K07508	#FA8072
A1L314	Mpeg1	Macrophage-expressed gene 1 protein	K26547	#FA8072
O89017	Lgmn	Legumain	K01369	#FA8072
Q9QUR7	Pin1	Peptidyl-prolyl cis-trans isomerase NIMA-interacting 1	K09578	#FA8072
Q5BJP5;Q5E975;Q5R8X3;Q8CIB6;Q96A57	Tmem230;TMEM230;TMEM230;Tmem230;TMEM230	Transmembrane protein 230	K26497	#FA8072
P84817;Q9CQ92	Fis1	Mitochondrial fission 1 protein	K17969	#FA8072
P30044	PRDX5	Peroxiredoxin-5, mitochondrial	K11187	#FA8072
Q9DCN2	Cyb5r3	NADH-cytochrome b5 reductase 3	K00326	#FA8072
Q8BMS1	Hadha	Trifunctional enzyme subunit alpha, mitochondrial	K07515	#FA8072
Q14696;Q5R6F1	MESD	LRP chaperone MESD	K25366	#FA8072
P50398	Gdi1	Rab GDP dissociation inhibitor alpha	K17255	#FA8072
Q9QYC8	ENTPD5	Ectonucleoside triphosphate diphosphohydrolase 5	K01511	#FA8072
P10630;Q14240;Q3SZ65;Q5R4X1;Q5RKI1	Eif4a2;EIF4A2;EIF4A2;EIF4A2;Eif4a2	Eukaryotic initiation factor 4A-II	K03257	#FA8072
Q99536	VAT1	Synaptic vesicle membrane protein VAT-1 homolog	K23167	#FA8072
Q4V7F2	Creld1	Protein disulfide isomerase Creld1	K24335	#FA8072
Q2M389;Q3UMB9	WASHC4;Washc4	WASH complex subunit 4	K18465	#FA8072
A6QLJ8;Q60866	PTER;Pter	Phosphotriesterase-related protein	K07048	#FA8072
Q16772	GSTA3	Glutathione S-transferase A3	K00799	#FA8072
Q5I0H9	Pdia5	Protein disulfide-isomerase A5	K09583	#FA8072
Q15067;Q5RC19	ACOX1	Peroxisomal acyl-coenzyme A oxidase 1	K00232	#FA8072
Q9DBE8	Alg2	Alpha-1,3/1,6-mannosyltransferase ALG2	K03843	#FA8072
O88851	Rbbp9	Putative hydrolase RBBP9	K07002	#FA8072
P70097	SDHC	Succinate dehydrogenase cytochrome b560 subunit, mitochondrial	K00236	#FA8072
Q8CG45	Akr7a2	Aflatoxin B1 aldehyde reductase member 2	K15303	#FA8072
Q6P7A9	Gaa	Lysosomal alpha-glucosidase	K12316	#FA8072
Q5EB81	Cyb5r1	NADH-cytochrome b5 reductase 1	K00326	#FA8072
P79134	ANXA6	Annexin A6	K17094	#FA8072
Q6P7S1	Asah1	Acid ceramidase	K12348	#FA8072
Q6IUR5	Nenf	Neudesin	K25689	#FA8072
Q4KM73;Q9DBP5	Cmpk1	UMP-CMP kinase	K13800	#FA8072
P98196;P98197	ATP11A;Atp11a	Phospholipid-transporting ATPase IH	K26934	#FA8072
P30837;P52476;Q5R6B5;Q66HF8;Q9CZS1	ALDH1B1;ALDH1B1;ALDH1B1;Aldh1b1;Aldh1b1	Aldehyde dehydrogenase X, mitochondrial;Aldehyde dehydrogenase X, mitochondrial (Fragment);Aldehyde dehydrogenase X, mitochondrial;Aldehyde dehydrogenase X, mitochondrial;Aldehyde dehydrogenase X, mitochondrial	K00128	#FA8072
Q9P035	HACD3	Very-long-chain (3R)-3-hydroxyacyl-CoA dehydratase 3	K10703	#FA8072
O14561;P52505;Q0MQC1;Q0MQC2;Q0MQC3;Q9CR21	NDUFAB1;NDUFAB1;NDUFAB1;NDUFAB1;NDUFAB1;Ndufab1	Acyl carrier protein, mitochondrial;Acyl carrier protein, mitochondrial;Acyl carrier protein, mitochondrial;Acyl carrier protein, mitochondrial;Acyl carrier protein, mitochondrial;Acyl carrier protein, mitochondrial	K03955	#FA8072
Q11136	Pepd	Xaa-Pro dipeptidase	K14213	#FA8072
A6QLP2	AHCYL2	Adenosylhomocysteinase 3	K01251	#FA8072
P27615	Scarb2	Lysosome membrane protein 2	K12384	#FA8072
Q91W97	Hkdc1	Hexokinase HKDC1	K00844	#FA8072
