## Supplementary material for "Fatty Acid β-oxidation and Ferroptosis Define a Survival-Productivity Trade Off in CHO fed-Batch Bioreactors": JM-05B_Cytiva_feeds_D10_vs_Intensified_Fed-batch_D10_merged_to_KEGG_colour-tool.tsv

P53996	Cnbp	CCHC-type zinc finger nucleic acid binding protein	K09250	#008080
Q14566	MCM6	DNA replication licensing factor MCM6	K02542	#008080
Q8VEE4	Rpa1	Replication protein A 70 kDa DNA-binding subunit	K07466	#008080
P43247	Msh2	DNA mismatch repair protein Msh2	K08735	#008080
Q66HD3;Q99MD9	Nasp	Nuclear autoantigenic sperm protein	K11291	#008080
A5PK21;Q7TS74;Q8IYA6	CKAP2L;Ckap2l;CKAP2L	Cytoskeleton-associated protein 2-like	K16769	#008080
O75940;Q3T045;Q4QQU6;Q5R591;Q8BGT7	SMNDC1;SMNDC1;Smndc1;SMNDC1;Smndc1	Survival of motor neuron-related-splicing factor 30	K12839	#008080
P25206	Mcm3	DNA replication licensing factor MCM3	K02541	#008080
P02804	MT1	Metallothionein-1	K14739	#008080
P57761	PCNA	Proliferating cell nuclear antigen	K04802	#008080
P35637;P56959;Q28009	FUS;Fus;FUS	RNA-binding protein FUS	K13098	#008080
Q2T9P4	NASP	Nuclear autoantigenic sperm protein	K11291	#008080
A2BD05;P59895;Q9ES70	NEK6;Nek6;Nek6	Serine/threonine-protein kinase Nek6	K20875	#008080
P54227	Stmn1	Stathmin	K04381	#008080
Q61103;Q92785	Dpf2;DPF2	Zinc finger protein ubi-d4	K13196	#008080
P26350	Ptma	Prothymosin alpha	K13784	#008080
Q6PGH2	Jpt2	Jupiter microtubule associated homolog 2	K27587	#008080
P49736	MCM2	DNA replication licensing factor MCM2	K02540	#008080
Q62764	Ybx3	Y-box-binding protein 3	K06099	#008080
P37802	TAGLN2	Transgelin-2	K20526	#008080
P35269;Q3THK3;Q5EA53;Q6AY96	GTF2F1;Gtf2f1;GTF2F1;Gtf2f1	General transcription factor IIF subunit 1	K03138	#008080
Q61881	Mcm7	DNA replication licensing factor MCM7	K02210	#008080
Q62193	Rpa2	Replication protein A 32 kDa subunit	K10739	#008080
Q16832;Q62371	DDR2;Ddr2	Discoidin domain-containing receptor 2	K05125	#008080
O60869;P69736;Q3T0V7;Q9JMG1	EDF1;Edf1;EDF1;Edf1	Endothelial differentiation-related factor 1	K03627	#008080
P55213	Casp3	Caspase-3	K02187	#008080
Q64654	Cyp51a1	Lanosterol 14-alpha demethylase	K05917	#008080
Q14444	CAPRIN1	Caprin-1	K18743	#008080
Q01650;Q63016;Q7YQK4;Q9Z127	SLC7A5;Slc7a5;SLC7A5;Slc7a5	Large neutral amino acids transporter small subunit 1	K13780	#008080
Q6AXS3	Dek	Protein DEK	K17046	#008080
Q3UHX9	Spout1	Putative methyltransferase C9orf114 homolog	K09142	#008080
P45352	Tyms	Thymidylate synthase	K00560	#008080
P33993	MCM7	DNA replication licensing factor MCM7	K02210	#008080
P97310	Mcm2	DNA replication licensing factor MCM2	K02540	#008080
P17844	DDX5	Probable ATP-dependent RNA helicase DDX5	K12823	#008080
P30285;P35426	Cdk4	Cyclin-dependent kinase 4	K02089	#008080
O89039;P56485	Ackr3	Atypical chemokine receptor 3	K04304	#008080
Q6VEU1	Nob1	RNA-binding protein NOB1	K11883	#008080
P62633;P62634;Q3T0Q6;Q5R5R5	CNBP;Cnbp;CNBP;CNBP	CCHC-type zinc finger nucleic acid binding protein	K09250	#008080
Q8IZ69	TRMT2A	tRNA (uracil-5-)-methyltransferase homolog A	K15332	#008080
Q6P5B0	Rrp12	RRP12-like protein	K14794	#008080
Q96AE4	FUBP1	Far upstream element-binding protein 1	K13210	#008080
C0HKD8;C0HKD9;P55081;Q5EA98	Mfap1a;Mfap1b;MFAP1;MFAP1	Microfibrillar-associated protein 1A;Microfibrillar-associated protein 1B;Microfibrillar-associated protein 1;Microfibrillar-associated protein 1	K13110	#008080
Q3SX30;Q5RDN3;Q5XIU5;Q92530	PSMF1;PSMF1;Psmf1;PSMF1	Proteasome inhibitor PI31 subunit	K06700	#008080
P49717	Mcm4	DNA replication licensing factor MCM4	K02212	#008080
Q9Y6C5	PTCH2	Protein patched homolog 2	K11101	#008080
P35950	LDLR	Low-density lipoprotein receptor	K12473	#008080
P39951	Cdk1	Cyclin-dependent kinase 1	K02087	#008080
Q08288;Q6AYK5;Q9NX58	Lyar;Lyar;LYAR	Cell growth-regulating nucleolar protein	K15263	#008080
P49718	Mcm5	DNA replication licensing factor MCM5	K02209	#008080
Q99K85	Psat1	Phosphoserine aminotransferase	K00831	#008080
Q8BY71	Hat1	Histone acetyltransferase type B catalytic subunit	K11303	#008080
P02253;P16403	H1-2	Histone H1.2	K11275	#008080
Q04726;Q08122;Q9JIT3	TLE3;Tle3;Tle3	Transducin-like enhancer protein 3	K04497	#008080
Q6A0A9	FAM120A	Constitutive coactivator of PPAR-gamma-like protein 1	K28456	#008080
P17480;P25976;P25977	UBTF;Ubtf;Ubtf	Nucleolar transcription factor 1	K09273	#008080
P97311	Mcm6	DNA replication licensing factor MCM6	K02542	#008080
P15864	H1-2	Histone H1.2	K11275	#008080
Q5PQQ2;Q9Y2W2	Wbp11;WBP11	WW domain-binding protein 11	K12866	#008080
Q9CPP0	Npm3	Nucleoplasmin-3	K11278	#008080
E9Q6J5;Q5SQY2;Q6AYJ2;Q8NFC6;Q96IK1	Bod1l;Bod1;Bod1;BOD1L1;BOD1	Biorientation of chromosomes in cell division protein 1-like 1;Biorientation of chromosomes in cell division protein 1;Biorientation of chromosomes in cell division protein 1;Biorientation of chromosomes in cell division protein 1-like 1;Biorientation of chromosomes in cell division protein 1	K27262	#008080
P13995	MTHFD2	Bifunctional methylenetetrahydrofolate dehydrogenase/cyclohydrolase, mitochondrial	K13403	#008080
Q8BGG7	Ubash3b	Ubiquitin-associated and SH3 domain-containing protein B	K18993	#008080
Q5EBA0;Q9CZU4	Eral1	GTPase Era, mitochondrial;GTPase Era, mitochondrial	K03595	#008080
P52293	Kpna2	Importin subunit alpha-1	K15043	#008080
Q9Y617	PSAT1	Phosphoserine aminotransferase	K00831	#008080
Q99020	Hnrnpab	Heterogeneous nuclear ribonucleoprotein A/B	K13044	#008080
Q09143	Slc7a1	High affinity cationic amino acid transporter 1	K13863	#008080
Q99NB8	Ubqln4	Ubiquilin-4	K04523	#008080
Q9NPH2	ISYNA1	Inositol-3-phosphate synthase 1	K01858	#008080
O94992;Q0X0C4;Q5M9G1;Q8R409;Q96MH2	HEXIM1;HEXIM1;Hexim1;Hexim1;HEXIM2	Protein HEXIM1;Protein HEXIM1;Protein HEXIM1;Protein HEXIM1;Protein HEXIM2	K15189	#008080
P15927;Q5RC43	RPA2	Replication protein A 32 kDa subunit	K10739	#008080
Q5SSZ5	Tns3	Tensin-3	K18080	#008080
P21272;P28033	Cebpb	CCAAT/enhancer-binding protein beta	K10048	#008080
Q9Z248	Aebp2	Zinc finger protein AEBP2	K17452	#008080
Q6PDI5	Ecpas	Proteasome adapter and scaffold protein ECM29	K11886	#008080
P0DPD9;P0DPE0	Eef1akmt4-Ece2;Eef1akmt4	EEF1AKMT4-ECE2 readthrough transcript protein;EEF1A lysine methyltransferase 4	K01415	#008080
Q8K2Z4	Ncapd2	Condensin complex subunit 1	K06677	#008080
O43290	SART1	U4/U6.U5 tri-snRNP-associated protein 1	K11984	#008080
Q0VC06;Q6NSQ7	LTV1;Ltv1	Protein LTV1 homolog	K14798	#008080
Q794F9	Slc3a2	4F2 cell-surface antigen heavy chain	K06519	#008080
Q5VST9	OBSCN	Obscurin	K17531	#008080
P32551	Uqcrc2	Cytochrome b-c1 complex subunit 2, mitochondrial	K00415	#008080
Q8WMY2	FDPS	Farnesyl pyrophosphate synthase	K00787	#008080
P51553	IDH3G	Isocitrate dehydrogenase [NAD] subunit gamma, mitochondrial	K00030	#008080
O35566;P48509;P61170;P61171;Q3ZBH3	Cd151;CD151;CD151;CD151;CD151	CD151 antigen	K06537	#008080
Q13740	ALCAM	CD166 antigen	K06547	#008080
Q13610;Q2HJ56;Q99LL5	PWP1;PWP1;Pwp1	Periodic tryptophan protein 1 homolog	K14791	#008080
Q62130	Ptpn14	Tyrosine-protein phosphatase non-receptor type 14	K18025	#008080
Q02788	Col6a2	Collagen alpha-2(VI) chain	K06238	#008080
P05982	Nqo1	NAD(P)H dehydrogenase [quinone] 1	K00355	#FA8072
O35296	HSD3B3	NADPH-dependent 3-keto-steroid reductase HSD3B3	K00070	#FA8072
Q9QZY6	CD1C3	T-cell surface glycoprotein CD1c3	K06448	#FA8072
Q2KJ32	SELENBP1	Methanethiol oxidase	K17285	#FA8072
Q9R1Z8	Sorbs3	Vinexin	K23709	#FA8072
Q91Y25	Washc2	WASH complex subunit 2	K18462	#FA8072
P51647	Aldh1a1	Aldehyde dehydrogenase 1A1	K07249	#FA8072
Q8BMS1	Hadha	Trifunctional enzyme subunit alpha, mitochondrial	K07515	#FA8072
A2RUW1;Q9QZ06	Tollip	Toll-interacting protein	K05402	#FA8072
P49129	LAMP1	Lysosome-associated membrane glycoprotein 1	K06528	#FA8072
D4A1J4	Bdh2	Dehydrogenase/reductase SDR family member 6	K25939	#FA8072
P24473	Gstk1	Glutathione S-transferase kappa 1	K13299	#FA8072
P49923	LPL	Lipoprotein lipase	K01059	#FA8072
P43278;Q0IIJ2	H1-0	Histone H1.0	K11275	#FA8072
Q9EQS5	Sc5d	Lathosterol oxidase	K00227	#FA8072
O35459;Q62651	Ech1	Delta(3,5)-Delta(2,4)-dienoyl-CoA isomerase, mitochondrial;Delta(3,5)-Delta(2,4)-dienoyl-CoA isomerase, mitochondrial	K12663	#FA8072
P79381	EPHX1	Epoxide hydrolase 1	K01253	#FA8072
P35571	Gpd2	Glycerol-3-phosphate dehydrogenase, mitochondrial	K00111	#FA8072
Q9CQR4	Acot13	Acyl-coenzyme A thioesterase 13	K17362	#FA8072
O75969	AKAP3	A-kinase anchor protein 3	K16520	#FA8072
Q9EQV6	Tpp1	Tripeptidyl-peptidase 1	K01279	#FA8072
P00130;Q8R1I1;Q9UDW1	UQCR10;Uqcr10;UQCR10	Cytochrome b-c1 complex subunit 9	K00419	#FA8072
Q0V8B6	TPP1	Tripeptidyl-peptidase 1	K01279	#FA8072
P46418	Gsta5	Glutathione S-transferase alpha-5	K00799	#FA8072
B0K020;Q91WS0	Cisd1	CDGSH iron-sulfur domain-containing protein 1	K23885	#FA8072
P30115	Gsta3	Glutathione S-transferase A3	K00799	#FA8072
Q9CPU4	Mgst3	Glutathione S-transferase 3, mitochondrial	K00799	#FA8072
Q920F5	Mlycd	Malonyl-CoA decarboxylase, mitochondrial	K01578	#FA8072
P53007	SLC25A1	Tricarboxylate transport protein, mitochondrial	K15100	#FA8072
Q99068	Lrpap1	Alpha-2-macroglobulin receptor-associated protein	K22290	#FA8072
Q9Y6N5	SQOR	Sulfide:quinone oxidoreductase, mitochondrial	K22470	#FA8072
Q99LI2	Clcc1	Chloride channel CLIC-like protein 1	K22188	#FA8072
O35350;P06815;P97571	Capn1;CAPN1;Capn1	Calpain-1 catalytic subunit;Calpain-1 catalytic subunit (Fragment);Calpain-1 catalytic subunit	K01367	#FA8072
P10719	Atp5f1b	ATP synthase subunit beta, mitochondrial	K02133	#FA8072
Q9JMH6	Txnrd1	Thioredoxin reductase 1, cytoplasmic	K22182	#FA8072
P15626	Gstm2	Glutathione S-transferase Mu 2	K00799	#FA8072
Q8NG48	LINS1	Protein Lines homolog 1	K22533	#FA8072
P16675	Ctsa	Lysosomal protective protein	K13289	#FA8072
P70584;Q9DBL1	Acadsb	Short/branched chain specific acyl-CoA dehydrogenase, mitochondrial;Short/branched chain specific acyl-CoA dehydrogenase, mitochondrial	K09478	#FA8072
P52556	BLVRB	Flavin reductase (NADPH)	K05901	#FA8072
P46424	GSTP1	Glutathione S-transferase P	K23790	#FA8072
Q06136;Q2KIJ5;Q6GV12	KDSR;KDSR;Kdsr	3-ketodihydrosphingosine reductase	K04708	#FA8072
Q9Z2Z6	Slc25a20	Mitochondrial carnitine/acylcarnitine carrier protein	K15109	#FA8072
Q14764;Q5R9N2	MVP	Major vault protein	K17266	#FA8072
Q60HH4	ASAH1	Acid ceramidase	K12348	#FA8072
Q5FVH2	Pld3	5'-3' exonuclease PLD3	K16860	#FA8072
O14880	MGST3	Glutathione S-transferase 3, mitochondrial	K00799	#FA8072
Q66H12	Naga	Alpha-N-acetylgalactosaminidase	K01204	#FA8072
O35156	UGP2	UTP--glucose-1-phosphate uridylyltransferase	K00963	#FA8072
Q923D2	Blvrb	Flavin reductase (NADPH)	K05901	#FA8072
Q66H89;Q9D5R3	Cep83	Centrosomal protein of 83 kDa	K16754	#FA8072
O88492	Plin4	Perilipin-4	K20254	#FA8072
Q66HG4	Galm	Galactose mutarotase	K01785	#FA8072
P00352;Q8HYE4	ALDH1A1	Aldehyde dehydrogenase 1A1	K07249	#FA8072
Q06335	Aplp2	Amyloid beta precursor like protein 2	K08117	#FA8072
P09671	Sod2	Superoxide dismutase [Mn], mitochondrial	K04564	#FA8072
Q9D172	Gatd3	Glutamine amidotransferase-like class 1 domain-containing protein 3, mitochondrial	K27835	#FA8072
O95718;P62508;P62509;P62510;Q5RAM2	ESRRB;ESRRG;Esrrg;Esrrg;ESRRG	Steroid hormone receptor ERR2;Estrogen-related receptor gamma;Estrogen-related receptor gamma;Estrogen-related receptor gamma;Estrogen-related receptor gamma	K08553	#FA8072
P97532;Q99J99	Mpst	3-mercaptopyruvate sulfurtransferase	K01011	#FA8072
Q01405	Sec23a	Protein transport protein Sec23A	K14006	#FA8072
P50516	Atp6v1a	V-type proton ATPase catalytic subunit A	K02145	#FA8072
P08009	Gstm7	Glutathione S-transferase Mu 7	K00799	#FA8072
Q62667	Mvp	Major vault protein	K17266	#FA8072
P11178	BCKDHA	2-oxoisovalerate dehydrogenase subunit alpha, mitochondrial	K00166	#FA8072
A5GZW8;O14521;Q5G2C6;Q5RC29;Q6PCT8;Q95123;Q9CXV1	SDHD;SDHD;SDHD;SDHD;Sdhd;SDHD;Sdhd	Succinate dehydrogenase [ubiquinone] cytochrome b small subunit, mitochondrial;Succinate dehydrogenase [ubiquinone] cytochrome b small subunit, mitochondrial;Succinate dehydrogenase [ubiquinone] cytochrome b small subunit, mitochondrial;Succinate dehydrogenase [ubiquinone] cytochrome b small subunit, mitochondrial;Succinate dehydrogenase [ubiquinone] cytochrome b small subunit, mitochondrial;Succ…	K00237	#FA8072
P31937;Q5R5E7	HIBADH	3-hydroxyisobutyrate dehydrogenase, mitochondrial;3-hydroxyisobutyrate dehydrogenase, mitochondrial	K00020	#FA8072
Q6URW6	Myh14	Myosin-14	K10352	#FA8072
B0BNM9;Q9JL62	GLTP;Gltp	Glycolipid transfer protein	K27685	#FA8072
P06757;P86885	Adh1;ADH1	Alcohol dehydrogenase 1	K13951	#FA8072
Q5RD64;Q9CPW0;Q9UHC6	CNTNAP2;Cntnap2;CNTNAP2	Contactin-associated protein-like 2	K07380	#FA8072
P11116	LGALS1	Galectin-1	K06830	#FA8072
O62855;P56541	DNASE2	Deoxyribonuclease-2-alpha	K01158	#FA8072
Q9WU61	Clcc1	Chloride channel CLIC-like protein 1	K22188	#FA8072
P19367	HK1	Hexokinase-1	K00844	#FA8072
P17710	Hk1	Hexokinase-1	K00844	#FA8072
Q9D4D4	Tktl2	Transketolase-like protein 2	K00615	#FA8072
Q9JIY5	Htra2	Serine protease HTRA2, mitochondrial	K08669	#FA8072
Q8NEV4	MYO3A	Myosin-IIIa	K08834	#FA8072
P27615	Scarb2	Lysosome membrane protein 2	K12384	#FA8072
Q9D114	Hddc3	Guanosine-3',5'-bis(diphosphate) 3'-pyrophosphohydrolase MESH1	K21138	#FA8072
P32198	Cpt1a	Carnitine O-palmitoyltransferase 1, liver isoform	K08765	#FA8072
Q9WVK7	Hadh	Hydroxyacyl-coenzyme A dehydrogenase, mitochondrial	K00022	#FA8072
Q9ESW4	Agk	Acylglycerol kinase, mitochondrial	K09881	#FA8072
P36776	LONP1	Lon protease homolog, mitochondrial	K08675	#FA8072
P82673;Q2YDF6;Q8BJZ4	MRPS35;MRPS35;Mrps35	Small ribosomal subunit protein mS35	K17413	#FA8072
B3DMA2	Acad11	Acyl-CoA dehydrogenase family member 11	K11730	#FA8072
Q96D71	REPS1	RalBP1-associated Eps domain-containing protein 1	K20068	#FA8072
A7MBC0;Q5BJY6;Q8JZV7	AMDHD2;Amdhd2;Amdhd2	N-acetylglucosamine-6-phosphate deacetylase	K01443	#FA8072
Q07536	ALDH6A1	Methylmalonate-semialdehyde dehydrogenase [acylating], mitochondrial	K00140	#FA8072
Q9ERB0;Q9Z2P6	Snap29	Synaptosomal-associated protein 29	K08509	#FA8072
O35660	Gstm6	Glutathione S-transferase Mu 6	K00799	#FA8072
P52825	Cpt2	Carnitine O-palmitoyltransferase 2, mitochondrial	K08766	#FA8072
Q7TPK6;Q80UE6	Wnk4	Serine/threonine-protein kinase WNK4	K08867	#FA8072
Q02218;Q5RCB8;Q60HE2	OGDH	2-oxoglutarate dehydrogenase complex component E1	K00164	#FA8072
P30116		Glutathione S-transferase	K00799	#FA8072
Q4KLZ6	Tkfc	Triokinase/FMN cyclase	K00863	#FA8072
P23284	PPIB	Peptidyl-prolyl cis-trans isomerase B	K03768	#FA8072
P49130	LAMP2	Lysosome-associated membrane glycoprotein 2	K06528	#FA8072
Q9CQA0	Cenpm	Centromere protein M	K11505	#FA8072
P39210;Q5BK62	MPV17;Mpv17	Protein Mpv17	K13348	#FA8072
Q8CFX1	H6pd	GDH/6PGL endoplasmic bifunctional protein	K13937	#FA8072
Q9Y305	ACOT9	Acyl-coenzyme A thioesterase 9, mitochondrial	K17361	#FA8072
O97492	CAT	Catalase	K03781	#FA8072
Q99JY0	Hadhb	Trifunctional enzyme subunit beta, mitochondrial	K07509	#FA8072
P47738	Aldh2	Aldehyde dehydrogenase, mitochondrial	K00128	#FA8072
Q9QZK5;Q9R118	Htra1	Serine protease HTRA1	K08784	#FA8072
Q91W97	Hkdc1	Hexokinase HKDC1	K00844	#FA8072
Q61425	Hadh	Hydroxyacyl-coenzyme A dehydrogenase, mitochondrial	K00022	#FA8072
Q9QYC8	ENTPD5	Ectonucleoside triphosphate diphosphohydrolase 5	K01511	#FA8072
Q9D826	Pipox	Peroxisomal sarcosine oxidase	K00306	#FA8072
Q148H0	APOO	MICOS complex subunit MIC26	K24625	#FA8072
Q14696;Q5R6F1	MESD	LRP chaperone MESD	K25366	#FA8072
P51572;Q5R8H3;Q61335	BCAP31;BCAP31;Bcap31	B-cell receptor-associated protein 31	K14009	#FA8072
Q5RDG3	PITRM1	Presequence protease, mitochondrial	K06972	#FA8072
P0DN35	Ndufb1	NADH dehydrogenase [ubiquinone] 1 beta subcomplex subunit 1	K03957	#FA8072
P22985	Xdh	Xanthine dehydrogenase/oxidase	K00106	#FA8072
Q9UHD8	SEPTIN9	Septin-9	K16938	#FA8072
O54715	Atp6ap1	V-type proton ATPase subunit S1	K03662	#FA8072
Q8R2Y8	Ptrh2	Peptidyl-tRNA hydrolase 2, mitochondrial	K04794	#FA8072
Q4AEE3	DNASE1	Deoxyribonuclease-1	K11994	#FA8072
A7YY55	HACD3	Very-long-chain (3R)-3-hydroxyacyl-CoA dehydratase 3	K10703	#FA8072
O88851	Rbbp9	Putative hydrolase RBBP9	K07002	#FA8072
Q9D379	Ephx1	Epoxide hydrolase 1	K01253	#FA8072
Q8CGF1	Arhgap29	Rho GTPase-activating protein 29	K20644	#FA8072
P05371	Clu	Clusterin	K17252	#FA8072
Q9D6K5	Synj2bp	Synaptojanin-2-binding protein	K20057	#FA8072
Q6AYQ8;Q8R0F8	Fahd1	Acylpyruvase FAHD1, mitochondrial;Acylpyruvase FAHD1, mitochondrial	K01557	#FA8072
Q9NZ45	CISD1	CDGSH iron-sulfur domain-containing protein 1	K23885	#FA8072
Q3ZCJ2	AKR1A1	Aldo-keto reductase family 1 member A1	K00002	#FA8072
Q3UHH8;Q4G148;Q6GX83	Gxylt1;GXYLT1;Gxylt1	Glucoside xylosyltransferase 1	K13676	#FA8072
