## Supplementary material for "Fatty Acid β-oxidation and Ferroptosis Define a Survival-Productivity Trade Off in CHO fed-Batch Bioreactors": JM-05B_Cytiva_feeds_D12_vs_Intensified_Fed-batch_D12_merged_to_KEGG_colour-tool.tsv

Q6VEU1	Nob1	RNA-binding protein NOB1	K11883	#008080
Q9CPP0	Npm3	Nucleoplasmin-3	K11278	#008080
P49717	Mcm4	DNA replication licensing factor MCM4	K02212	#008080
P33993	MCM7	DNA replication licensing factor MCM7	K02210	#008080
P26350	Ptma	Prothymosin alpha	K13784	#008080
P57761	PCNA	Proliferating cell nuclear antigen	K04802	#008080
Q99K85	Psat1	Phosphoserine aminotransferase	K00831	#008080
Q794F9	Slc3a2	4F2 cell-surface antigen heavy chain	K06519	#008080
P49736	MCM2	DNA replication licensing factor MCM2	K02540	#008080
P54227	Stmn1	Stathmin	K04381	#008080
P35637;P56959;Q28009	FUS;Fus;FUS	RNA-binding protein FUS	K13098	#008080
Q9WTV5	Psmd9	26S proteasome non-ATPase regulatory subunit 9	K06693	#008080
P53996	Cnbp	CCHC-type zinc finger nucleic acid binding protein	K09250	#008080
Q9Y617	PSAT1	Phosphoserine aminotransferase	K00831	#008080
Q922H1	Prmt3	Protein arginine N-methyltransferase 3	K11436	#008080
Q9Z248	Aebp2	Zinc finger protein AEBP2	K17452	#008080
Q61543;Q62638;Q9Z1E9	Glg1;Glg1;GLG1	Golgi apparatus protein 1	K06816	#008080
Q5EA36;Q5RC41;Q8C2Q3;Q96PK6	RBM14;RBM14;Rbm14;RBM14	RNA-binding protein 14	K13189	#008080
Q66HD3;Q99MD9	Nasp	Nuclear autoantigenic sperm protein	K11291	#008080
Q3UA06;Q5XHZ9	Trip13	Pachytene checkpoint protein 2 homolog	K22399	#008080
O94992;Q0X0C4;Q5M9G1;Q8R409;Q96MH2	HEXIM1;HEXIM1;Hexim1;Hexim1;HEXIM2	Protein HEXIM1;Protein HEXIM1;Protein HEXIM1;Protein HEXIM1;Protein HEXIM2	K15189	#008080
Q0IIF7	USP14	Ubiquitin carboxyl-terminal hydrolase 14	K11843	#008080
Q6PDI5	Ecpas	Proteasome adapter and scaffold protein ECM29	K11886	#008080
Q13263	TRIM28	Transcription intermediary factor 1-beta	K08882	#008080
P97311	Mcm6	DNA replication licensing factor MCM6	K02542	#008080
Q5U1Y1;Q64008	Rab34	Ras-related protein Rab-34	K07921	#008080
P18155	Mthfd2	Bifunctional methylenetetrahydrofolate dehydrogenase/cyclohydrolase, mitochondrial	K13403	#008080
Q64012	Raly	RNA-binding protein Raly	K12895	#008080
P63312;P63313;P63314;Q6ZWY8	Tmsb10;TMSB10;TMSB10;Tmsb10	Thymosin beta-10	K13785	#008080
P49718	Mcm5	DNA replication licensing factor MCM5	K02209	#008080
Q6PGH2	Jpt2	Jupiter microtubule associated homolog 2	K27587	#008080
Q9CX86	Hnrnpa0	Heterogeneous nuclear ribonucleoprotein A0	K12894	#008080
Q5EBA0;Q9CZU4	Eral1	GTPase Era, mitochondrial;GTPase Era, mitochondrial	K03595	#008080
Q60457	SOAT1	Sterol O-acyltransferase 1	K00637	#008080
P25206	Mcm3	DNA replication licensing factor MCM3	K02541	#008080
Q3SZ19	PSMD9	26S proteasome non-ATPase regulatory subunit 9	K06693	#008080
O75607;Q5RC37	NPM3	Nucleoplasmin-3	K11278	#008080
Q9BZE4	GTPBP4	GTP-binding protein 4	K06943	#008080
P15864	H1-2	Histone H1.2	K11275	#008080
P62633;P62634;Q3T0Q6;Q5R5R5	CNBP;Cnbp;CNBP;CNBP	CCHC-type zinc finger nucleic acid binding protein	K09250	#008080
Q13610;Q2HJ56;Q99LL5	PWP1;PWP1;Pwp1	Periodic tryptophan protein 1 homolog	K14791	#008080
Q8BGG7	Ubash3b	Ubiquitin-associated and SH3 domain-containing protein B	K18993	#008080
Q921N6	Ddx27	Probable ATP-dependent RNA helicase DDX27	K13181	#008080
O88569;P22626	Hnrnpa2b1;HNRNPA2B1	Heterogeneous nuclear ribonucleoproteins A2/B1	K13158	#008080
C8BKD0;Q58DH8	FEN1	Flap endonuclease 1	K04799	#008080
P21272;P28033	Cebpb	CCAAT/enhancer-binding protein beta	K10048	#008080
Q9BYG3	NIFK	MKI67 FHA domain-interacting nucleolar phosphoprotein	K14838	#008080
Q00993	Axl	Tyrosine-protein kinase receptor UFO	K05115	#008080
Q91YR5	Mettl13	eEF1A lysine and N-terminal methyltransferase	K25166	#008080
Q3TX08	Trmt1	tRNA (guanine(26)-N(2))-dimethyltransferase	K00555	#008080
Q3T1J9;Q5RAE0;Q921Y0;Q9H8S9	Mob1a;MOB1A;Mob1a;MOB1A	MOB kinase activator 1A	K06685	#008080
Q92734	TFG	Protein TFG	K09292	#008080
Q6VBQ8;Q7YRD0;Q9CPS7;Q9NRX1	Pno1;PNO1;Pno1;PNO1	RNA-binding protein PNO1	K11884	#008080
Q62764	Ybx3	Y-box-binding protein 3	K06099	#008080
Q16832;Q62371	DDR2;Ddr2	Discoidin domain-containing receptor 2	K05125	#008080
Q5JTH9	RRP12	RRP12-like protein	K14794	#008080
Q96T23	RSF1	Remodeling and spacing factor 1	K11657	#008080
A1A5P2;Q15050;Q9CYH6	Rrs1;RRS1;Rrs1	Ribosome biogenesis regulatory protein homolog	K14852	#008080
Q3SX30;Q5RDN3;Q5XIU5;Q92530	PSMF1;PSMF1;Psmf1;PSMF1	Proteasome inhibitor PI31 subunit	K06700	#008080
Q16739	UGCG	Ceramide glucosyltransferase	K00720	#008080
O89038;Q14814;Q63943	Mef2d;MEF2D;Mef2d	Myocyte-specific enhancer factor 2D	K09262	#008080
E9Q6J5;Q5SQY2;Q6AYJ2;Q8NFC6;Q96IK1	Bod1l;Bod1;Bod1;BOD1L1;BOD1	Biorientation of chromosomes in cell division protein 1-like 1;Biorientation of chromosomes in cell division protein 1;Biorientation of chromosomes in cell division protein 1;Biorientation of chromosomes in cell division protein 1-like 1;Biorientation of chromosomes in cell division protein 1	K27262	#008080
O15397;Q7TMY7	IPO8;Ipo8	Importin-8	K18755	#008080
O95347	SMC2	Structural maintenance of chromosomes protein 2	K06674	#008080
Q99NB8	Ubqln4	Ubiquilin-4	K04523	#008080
Q6A0A9	FAM120A	Constitutive coactivator of PPAR-gamma-like protein 1	K28456	#008080
Q14566	MCM6	DNA replication licensing factor MCM6	K02542	#008080
Q9CQ71	Rpa3	Replication protein A 14 kDa subunit	K10740	#008080
Q8CI11	Gnl3	Guanine nucleotide-binding protein-like 3	K14538	#008080
P63036;P63037	Dnaja1	DnaJ homolog subfamily A member 1	K09502	#008080
D3ZPX4;O75051;P51805;P70206;P70207;P70208;Q80UG2;Q9HCM2;Q9UIW2	Plxna3;PLXNA2;PLXNA3;Plxna1;Plxna2;Plxna3;Plxna4;PLXNA4;PLXNA1	Plexin-A3;Plexin-A2;Plexin-A3;Plexin-A1;Plexin-A2;Plexin-A3;Plexin-A4;Plexin-A4;Plexin-A1	K06820	#008080
O95155;Q9ES00	UBE4B;Ube4b	Ubiquitin conjugation factor E4 B	K10597	#008080
Q61881	Mcm7	DNA replication licensing factor MCM7	K02210	#008080
P02253;P16403	H1-2	Histone H1.2	K11275	#008080
Q9R1Z8	Sorbs3	Vinexin	K23709	#008080
Q6A0A2;Q92615	Larp4b;LARP4B	La-related protein 4B	K18763	#008080
D4A7H1;Q8BZ00	Slc9a9	Sodium/hydrogen exchanger 9	K14725	#008080
O35988;P31431;P34901;Q5RAT9;Q8HZJ6	Sdc4;SDC4;Sdc4;SDC4;SDC4	Syndecan-4	K16338	#008080
Q9CQW9	Ifitm3	Interferon-induced transmembrane protein 3	K06566	#008080
Q62283	Tspan7	Tetraspanin-7	K06571	#008080
P0DPD9;P0DPE0	Eef1akmt4-Ece2;Eef1akmt4	EEF1AKMT4-ECE2 readthrough transcript protein;EEF1A lysine methyltransferase 4	K01415	#008080
Q01650;Q63016;Q7YQK4;Q9Z127	SLC7A5;Slc7a5;SLC7A5;Slc7a5	Large neutral amino acids transporter small subunit 1	K13780	#008080
Q6P5B0	Rrp12	RRP12-like protein	K14794	#008080
Q8WXH0	SYNE2	Nesprin-2	K19346	#008080
Q8BG81	Poldip3	Polymerase delta-interacting protein 3	K22414	#008080
Q3UHX9	Spout1	Putative methyltransferase C9orf114 homolog	K09142	#008080
P17480;P25976;P25977	UBTF;Ubtf;Ubtf	Nucleolar transcription factor 1	K09273	#008080
A1A4R1;P02262;P0C0S8;P0C0S9;P0CC09;P20671;Q16777;Q3ZBX9;Q4R3X5;Q64523;Q6FI13;Q6GSS7;Q96KK5;Q99878;Q9BTM1	H2AC20;;H2AC11;;H2ac18;H2AC7;H2AC20;H2AJ;H2AJ;H2ac20;H2AC18;Hist2h2aa1;H2AC12;H2AC14;H2AJ	Histone H2A type 2-C;Histone H2A type 1;Histone H2A type 1;Histone H2A type 1;Histone H2A type 2-A;Histone H2A type 1-D;Histone H2A type 2-C;Histone H2A.J;Histone H2A.J;Histone H2A type 2-C;Histone H2A type 2-A;Histone H2A type 2-A;Histone H2A type 1-H;Histone H2A type 1-J;Histone H2A.J	K11251	#008080
Q9WTR1;Q9WUD2	Trpv2	Transient receptor potential cation channel subfamily V member 2	K04971	#008080
Q8BW10	Nob1	RNA-binding protein NOB1	K11883	#008080
Q0VC06;Q6NSQ7	LTV1;Ltv1	Protein LTV1 homolog	K14798	#008080
Q4AEE3	DNASE1	Deoxyribonuclease-1	K11994	#008080
Q15052	ARHGEF6	Rho guanine nucleotide exchange factor 6	K05729	#008080
P02804	MT1	Metallothionein-1	K14739	#008080
Q09143	Slc7a1	High affinity cationic amino acid transporter 1	K13863	#008080
Q6AYC4	Capg	Macrophage-capping protein	K10368	#008080
Q9JJ80	Rpf2	Ribosome production factor 2 homolog	K14847	#008080
Q4KMA0	Azi2	5-azacytidine-induced protein 2	K12651	#008080
P43247	Msh2	DNA mismatch repair protein Msh2	K08735	#008080
Q6AI39	BICRAL	BRD4-interacting chromatin-remodeling complex-associated protein-like	K25613	#008080
Q60751	Igf1r	Insulin-like growth factor 1 receptor	K05087	#008080
Q8WMY2	FDPS	Farnesyl pyrophosphate synthase	K00787	#008080
A5PK21;Q7TS74;Q8IYA6	CKAP2L;Ckap2l;CKAP2L	Cytoskeleton-associated protein 2-like	K16769	#008080
Q91VK4	Itm2c	Integral membrane protein 2C	K18265	#008080
P0DMW0;P0DMW1	Hspa1a;Hspa1b	Heat shock 70 kDa protein 1A;Heat shock 70 kDa protein 1B	K03283	#008080
Q5M934;Q8C0D0;Q8WWH5	Trub1;Trub1;TRUB1	Pseudouridylate synthase TRUB1	K03177	#008080
Q5R8D8;Q99615	DNAJC7	DnaJ homolog subfamily C member 7	K09527	#008080
Q9UQ80	PA2G4	Proliferation-associated protein 2G4	K26736	#008080
P42229;P42230;P42231;Q62771;Q95115	STAT5A;Stat5a;STAT5A;Stat5a;STAT5A	Signal transducer and activator of transcription 5A	K11223	#008080
Q8BMZ5	Tsen34	tRNA-splicing endonuclease subunit Sen34	K15323	#008080
O14672;O35598;O77633;Q10741;Q10743	ADAM10;Adam10;ADAM10;ADAM10;Adam10	Disintegrin and metalloproteinase domain-containing protein 10	K06704	#008080
O00170;O08915;O97628;Q5FWY5	AIP;Aip;AIP;Aip	AH receptor-interacting protein	K17767	#008080
P97480;Q99504	Eya3;EYA3	Eyes absent homolog 3	K17621	#008080
Q07891	TFRC	Transferrin receptor protein 1	K06503	#008080
O54747;P97283	Pold1;POLD1	DNA polymerase delta catalytic subunit	K02327	#008080
P21956;P70490	Mfge8	Lactadherin	K17253	#008080
Q6AYP5;Q8R5M8;Q9BY67	Cadm1;Cadm1;CADM1	Cell adhesion molecule 1	K06781	#008080
D4A3K5;P43275	H1-1	Histone H1.1	K11275	#008080
Q5VYK3	ECPAS	Proteasome adapter and scaffold protein ECM29	K11886	#008080
Q91VE6	Nifk	MKI67 FHA domain-interacting nucleolar phosphoprotein	K14838	#008080
Q8C4J7	Tbl3	Transducin beta-like protein 3	K14555	#008080
Q9UKD2	MRTO4	mRNA turnover protein 4 homolog	K14815	#008080
Q9JK91	Mlh1	DNA mismatch repair protein Mlh1	K08734	#008080
Q6WRU0	Bst2	Bone marrow stromal antigen 2	K06731	#008080
Q5U317;Q9D824	Fip1l1	Pre-mRNA 3'-end-processing factor FIP1	K14405	#008080
Q9JI85	Nucb2	Nucleobindin-2	K20371	#008080
Q6QA27;Q9QXA7	Trim44	Tripartite motif-containing protein 44	K12020	#008080
Q68DY1	ZNF626	Zinc finger protein 626	K09228	#008080
O08528	Hk2	Hexokinase-2	K00844	#008080
Q6EDY6	Carmil1	F-actin-uncapping protein LRRC16A	K20493	#008080
A2BD05;P59895;Q9ES70	NEK6;Nek6;Nek6	Serine/threonine-protein kinase Nek6	K20875	#008080
Q9JHE5	Slc38a2	Sodium-coupled neutral amino acid symporter 2	K14207	#008080
A2VD13;Q8C2E4	Ptcd1	Pentatricopeptide repeat-containing protein 1, mitochondrial;Pentatricopeptide repeat-containing protein 1, mitochondrial	K17710	#008080
O08664;Q8WUZ0	Bcl7c;BCL7C	B-cell CLL/lymphoma 7 protein family member C	K25605	#008080
P52591;Q8K3Z9	Pom121	Nuclear envelope pore membrane protein POM 121	K14316	#008080
P11715	Cyp17a1	Steroid 17-alpha-hydroxylase/17,20 lyase	K00512	#008080
Q9P278	FNIP2	Folliculin-interacting protein 2	K20401	#008080
O75439;Q5REK3	PMPCB	Mitochondrial-processing peptidase subunit beta	K17732	#008080
A2VDN0;Q06AV4	ITM2C	Integral membrane protein 2C	K18265	#008080
Q01968;Q6NVF0	OCRL;Ocrl	Inositol polyphosphate 5-phosphatase OCRL	K01099	#008080
Q8BY87	Usp47	Ubiquitin carboxyl-terminal hydrolase 47	K11857	#008080
D4A1J4	Bdh2	Dehydrogenase/reductase SDR family member 6	K25939	#FA8072
O35814	Stip1	Stress-induced-phosphoprotein 1	K09553	#FA8072
Q7YS54	GSDME	Gasdermin-E	K22146	#FA8072
P30115	Gsta3	Glutathione S-transferase A3	K00799	#FA8072
P13591	NCAM1	Neural cell adhesion molecule 1	K06491	#FA8072
P05371	Clu	Clusterin	K17252	#FA8072
P13667	PDIA4	Protein disulfide-isomerase A4	K09582	#FA8072
Q62667	Mvp	Major vault protein	K17266	#FA8072
Q8CB44	Gramd4	GRAM domain-containing protein 4	K23554	#FA8072
Q8VIF7	Selenbp1	Methanethiol oxidase	K17285	#FA8072
Q08863		Glutathione S-transferase alpha I	K00799	#FA8072
Q16772	GSTA3	Glutathione S-transferase A3	K00799	#FA8072
Q9D826	Pipox	Peroxisomal sarcosine oxidase	K00306	#FA8072
P16675	Ctsa	Lysosomal protective protein	K13289	#FA8072
Q9CQR4	Acot13	Acyl-coenzyme A thioesterase 13	K17362	#FA8072
P00130;Q8R1I1;Q9UDW1	UQCR10;Uqcr10;UQCR10	Cytochrome b-c1 complex subunit 9	K00419	#FA8072
P00432	CAT	Catalase	K03781	#FA8072
Q9QXG4	Acss2	Acetyl-coenzyme A synthetase, cytoplasmic	K01895	#FA8072
O97492	CAT	Catalase	K03781	#FA8072
P24752	ACAT1	Acetyl-CoA acetyltransferase, mitochondrial	K00626	#FA8072
B3DMA2	Acad11	Acyl-CoA dehydrogenase family member 11	K11730	#FA8072
Q923D2	Blvrb	Flavin reductase (NADPH)	K05901	#FA8072
Q9Y6N5	SQOR	Sulfide:quinone oxidoreductase, mitochondrial	K22470	#FA8072
Q3SZL3;Q5FVN0;Q91V01	LPCAT3;Lpcat3;Lpcat3	Lysophospholipid acyltransferase 5	K13515	#FA8072
Q5FVH2	Pld3	5'-3' exonuclease PLD3	K16860	#FA8072
P32198	Cpt1a	Carnitine O-palmitoyltransferase 1, liver isoform	K08765	#FA8072
P46424	GSTP1	Glutathione S-transferase P	K23790	#FA8072
Q9QZK5;Q9R118	Htra1	Serine protease HTRA1	K08784	#FA8072
P79342;Q99584	S100A13	Protein S100-A13	K23765	#FA8072
O00625	PIR	Pirin	K06911	#FA8072
Q5XIA8;Q91VC9	Ghitm	Growth hormone-inducible transmembrane protein	K21890	#FA8072
A2AJ15;B2GUY0	Man1b1	Endoplasmic reticulum mannosyl-oligosaccharide 1,2-alpha-mannosidase;Endoplasmic reticulum mannosyl-oligosaccharide 1,2-alpha-mannosidase	K23741	#FA8072
Q15126;Q29081;Q9D1G2	PMVK;PMVK;Pmvk	Phosphomevalonate kinase	K13273	#FA8072
O75348;Q9CR51	ATP6V1G1;Atp6v1g1	V-type proton ATPase subunit G 1	K02152	#FA8072
Q5E9E1	PDLIM1	PDZ and LIM domain protein 1	K23353	#FA8072
Q62881;Q9D1X0	Nol3	Nucleolar protein 3	K28177	#FA8072
P17710	Hk1	Hexokinase-1	K00844	#FA8072
Q920A5;Q920A6	Scpep1	Retinoid-inducible serine carboxypeptidase	K09646	#FA8072
P46418	Gsta5	Glutathione S-transferase alpha-5	K00799	#FA8072
Q00004	SRP68	Signal recognition particle subunit SRP68	K03107	#FA8072
P86886	ALDH1A1	Aldehyde dehydrogenase 1A1	K07249	#FA8072
P62072;P62073;P62074;Q2NKR1	TIMM10;Timm10;Timm10;TIMM10	Mitochondrial import inner membrane translocase subunit Tim10	K17778	#FA8072
P11019;P36543;P50518;Q4R761;Q6PCU2	ATP6V1E1;ATP6V1E1;Atp6v1e1;ATP6V1E1;Atp6v1e1	V-type proton ATPase subunit E 1	K02150	#FA8072
A5A6L1;O00622;P18406;Q9ES72	CCN1;CCN1;Ccn1;Ccn1	CCN family member 1	K06829	#FA8072
P08009	Gstm7	Glutathione S-transferase Mu 7	K00799	#FA8072
Q80X73	Pelo	Protein pelota homolog	K06965	#FA8072
P31232;P37804	Tagln	Transgelin	K20526	#FA8072
P84817;Q9CQ92	Fis1	Mitochondrial fission 1 protein	K17969	#FA8072
O35156	UGP2	UTP--glucose-1-phosphate uridylyltransferase	K00963	#FA8072
B0K020;Q91WS0	Cisd1	CDGSH iron-sulfur domain-containing protein 1	K23885	#FA8072
P47738	Aldh2	Aldehyde dehydrogenase, mitochondrial	K00128	#FA8072
Q9R1J8	P3h1	Prolyl 3-hydroxylase 1	K08134	#FA8072
O88653;Q5U204	Lamtor3	Ragulator complex protein LAMTOR3	K04370	#FA8072
Q9EPB1;Q9ET22	Dpp7	Dipeptidyl peptidase 2	K01276	#FA8072
P55065	Pltp	Phospholipid transfer protein	K08761	#FA8072
P08430	Ugt1a6	UDP-glucuronosyltransferase 1-6	K00699	#FA8072
Q8BWT1	Acaa2	3-ketoacyl-CoA thiolase, mitochondrial	K07508	#FA8072
P56391	Cox6b1	Cytochrome c oxidase subunit 6B1	K02267	#FA8072
B2GV54	Nceh1	Neutral cholesterol ester hydrolase 1	K14349	#FA8072
Q66HG4	Galm	Galactose mutarotase	K01785	#FA8072
P05982	Nqo1	NAD(P)H dehydrogenase [quinone] 1	K00355	#FA8072
P23381;Q5R4J1	WARS1	Tryptophan--tRNA ligase, cytoplasmic;Tryptophan--tRNA ligase, cytoplasmic	K01867	#FA8072
P07872	Acox1	Peroxisomal acyl-coenzyme A oxidase 1	K00232	#FA8072
Q5R778;Q709F0	ACAD11	Acyl-CoA dehydrogenase family member 11	K11730	#FA8072
Q99JY0	Hadhb	Trifunctional enzyme subunit beta, mitochondrial	K07509	#FA8072
A1L314	Mpeg1	Macrophage-expressed gene 1 protein	K26547	#FA8072
P11152	Lpl	Lipoprotein lipase	K01059	#FA8072
Q17QB3	ASAH1	Acid ceramidase	K12348	#FA8072
P30837;P52476;Q5R6B5;Q66HF8;Q9CZS1	ALDH1B1;ALDH1B1;ALDH1B1;Aldh1b1;Aldh1b1	Aldehyde dehydrogenase X, mitochondrial;Aldehyde dehydrogenase X, mitochondrial (Fragment);Aldehyde dehydrogenase X, mitochondrial;Aldehyde dehydrogenase X, mitochondrial;Aldehyde dehydrogenase X, mitochondrial	K00128	#FA8072
Q29048	ATP6V1A	V-type proton ATPase catalytic subunit A	K02145	#FA8072
P21981	Tgm2	Protein-glutamine gamma-glutamyltransferase 2	K05625	#FA8072
P49923	LPL	Lipoprotein lipase	K01059	#FA8072
P97300;P97546;Q9Y639	Nptn;Nptn;NPTN	Neuroplastin	K22653	#FA8072
P49129	LAMP1	Lysosome-associated membrane glycoprotein 1	K06528	#FA8072
P19367	HK1	Hexokinase-1	K00844	#FA8072
A5PK51;Q8CC86	NAPRT;Naprt	Nicotinate phosphoribosyltransferase	K00763	#FA8072
Q80W21	Gstm7	Glutathione S-transferase Mu 7	K00799	#FA8072
P14604;Q8BH95	Echs1	Enoyl-CoA hydratase, mitochondrial;Enoyl-CoA hydratase, mitochondrial	K07511	#FA8072
Q9EQR2	Agps	Alkyldihydroxyacetonephosphate synthase, peroxisomal	K00803	#FA8072
P49130	LAMP2	Lysosome-associated membrane glycoprotein 2	K06528	#FA8072
Q5EA19;Q5RFN0;Q9NXU5	ARL15	ADP-ribosylation factor-like protein 15	K17201	#FA8072
Q91YH6	Atp6v1b1	V-type proton ATPase subunit B, kidney isoform	K02147	#FA8072
D4A7N1;Q91VN4	Chchd6	MICOS complex subunit Mic25	K17564	#FA8072
Q9Y305	ACOT9	Acyl-coenzyme A thioesterase 9, mitochondrial	K17361	#FA8072
Q5BK81	Ptgr2	Prostaglandin reductase 2	K13949	#FA8072
Q3SWX2	ACOT9	Acyl-coenzyme A thioesterase 9, mitochondrial	K17361	#FA8072
Q9DC50	Crot	Peroxisomal carnitine O-octanoyltransferase	K05940	#FA8072
Q2KJ32	SELENBP1	Methanethiol oxidase	K17285	#FA8072
Q8K157	Galm	Galactose mutarotase	K01785	#FA8072
Q07797	Lgals3bp	Galectin-3-binding protein	K17300	#FA8072
Q6P6M7	Sepsecs	O-phosphoseryl-tRNA(Sec) selenium transferase	K03341	#FA8072
P13645	KRT10	Keratin, type I cytoskeletal 10	K07604	#FA8072
Q66H12	Naga	Alpha-N-acetylgalactosaminidase	K01204	#FA8072
P06762;P14901	Hmox1	Heme oxygenase 1	K00510	#FA8072
Q2KJD3;Q5BJP2;Q5RE65;Q9JHS9;Q9P013	CWC15;Cwc15;CWC15;Cwc15;CWC15	Spliceosome-associated protein CWC15 homolog	K12863	#FA8072
Q6P7S1	Asah1	Acid ceramidase	K12348	#FA8072
P19099;Q29527	CYP11B2;CYP11B1	Cytochrome P450 11B2, mitochondrial;Cytochrome P450 11B1, mitochondrial	K07433	#FA8072
Q9NYU2	UGGT1	UDP-glucose:glycoprotein glucosyltransferase 1	K11718	#FA8072
P06757;P86885	Adh1;ADH1	Alcohol dehydrogenase 1	K13951	#FA8072
Q2KHV5	NDUFAF7	Protein arginine methyltransferase NDUFAF7, mitochondrial	K18164	#FA8072
P04264	KRT1	Keratin, type II cytoskeletal 1	K07605	#FA8072
Q9R0M5	Tpk1	Thiamin pyrophosphokinase 1	K00949	#FA8072
Q96Q35	FLACC1	Flagellum-associated coiled-coil domain-containing protein 1	K25631	#FA8072
P19637	Plat	Tissue-type plasminogen activator	K01343	#FA8072
P24473	Gstk1	Glutathione S-transferase kappa 1	K13299	#FA8072
Q91YK0	Lrrc49	Leucine-rich repeat-containing protein 49	K16606	#FA8072
P07687	Ephx1	Epoxide hydrolase 1	K01253	#FA8072
O43504;Q3SZ68;Q66X52	LAMTOR5	Ragulator complex protein LAMTOR5	K16344	#FA8072
P36969;Q32QL6;Q4AEG9;Q4AEH0;Q4AEH2	GPX4	Phospholipid hydroperoxide glutathione peroxidase	K05361	#FA8072
Q3T0K1	CALU	Calumenin	K23901	#FA8072
Q02369	NDUFB9	NADH dehydrogenase [ubiquinone] 1 beta subcomplex subunit 9	K03965	#FA8072
P52556	BLVRB	Flavin reductase (NADPH)	K05901	#FA8072
Q91YP0	L2hgdh	L-2-hydroxyglutarate dehydrogenase, mitochondrial	K00109	#FA8072
Q14764;Q5R9N2	MVP	Major vault protein	K17266	#FA8072
Q15067;Q5RC19	ACOX1	Peroxisomal acyl-coenzyme A oxidase 1	K00232	#FA8072
Q6YDN7;Q99JP4	Cdc26	Anaphase-promoting complex subunit CDC26	K03359	#FA8072
P59114	Pcif1	mRNA (2'-O-methyladenosine-N(6)-)-methyltransferase	K17584	#FA8072
