## Supplementary material for "Fatty Acid β-oxidation and Ferroptosis Define a Survival-Productivity Trade Off in CHO fed-Batch Bioreactors": JM-05B_Cytiva_feeds_D14_vs_Intensified_Fed-batch_D14_merged_to_KEGG_colour-tool.tsv

Q6PGH2	Jpt2	Jupiter microtubule associated homolog 2	K27587	#008080
P26350	Ptma	Prothymosin alpha	K13784	#008080
Q3MIT2;Q9D3U0	PUS10;Pus10	tRNA pseudouridine synthase Pus10	K07583	#008080
Q0VC06;Q6NSQ7	LTV1;Ltv1	Protein LTV1 homolog	K14798	#008080
Q66HD3;Q99MD9	Nasp	Nuclear autoantigenic sperm protein	K11291	#008080
Q9NPH2	ISYNA1	Inositol-3-phosphate synthase 1	K01858	#008080
P63312;P63313;P63314;Q6ZWY8	Tmsb10;TMSB10;TMSB10;Tmsb10	Thymosin beta-10	K13785	#008080
Q62312	Tgfbr2	TGF-beta receptor type-2	K04388	#008080
Q6P5B0	Rrp12	RRP12-like protein	K14794	#008080
Q8CFC1	Riox2	Ribosomal oxygenase 2	K21760	#008080
O70593;Q8BJU0	Sgta	Small glutamine-rich tetratricopeptide repeat-containing protein alpha	K16365	#008080
P97855	G3bp1	Ras GTPase-activating protein-binding protein 1	K17265	#008080
Q794F9	Slc3a2	4F2 cell-surface antigen heavy chain	K06519	#008080
P49718	Mcm5	DNA replication licensing factor MCM5	K02209	#008080
Q3SX30;Q5RDN3;Q5XIU5;Q92530	PSMF1;PSMF1;Psmf1;PSMF1	Proteasome inhibitor PI31 subunit	K06700	#008080
Q16832;Q62371	DDR2;Ddr2	Discoidin domain-containing receptor 2	K05125	#008080
P25093	Fah	Fumarylacetoacetase	K01555	#008080
Q62764	Ybx3	Y-box-binding protein 3	K06099	#008080
Q8BW10	Nob1	RNA-binding protein NOB1	K11883	#008080
Q0IIF7	USP14	Ubiquitin carboxyl-terminal hydrolase 14	K11843	#008080
Q61543;Q62638;Q9Z1E9	Glg1;Glg1;GLG1	Golgi apparatus protein 1	K06816	#008080
Q9WTV5	Psmd9	26S proteasome non-ATPase regulatory subunit 9	K06693	#008080
P21956;P70490	Mfge8	Lactadherin	K17253	#008080
Q99NB8	Ubqln4	Ubiquilin-4	K04523	#008080
D4A3K5;P43275	H1-1	Histone H1.1	K11275	#008080
Q09143	Slc7a1	High affinity cationic amino acid transporter 1	K13863	#008080
Q7M0E7;Q9D1I6	Mrpl14	Large ribosomal subunit protein uL14m	K02874	#008080
Q5SW19	Cluh	Clustered mitochondria protein homolog	K03255	#008080
P09055;P49134	Itgb1	Integrin beta-1	K05719	#008080
Q5VK71;Q63014;Q9DBR0	AKAP8;Akap8;Akap8	A-kinase anchor protein 8	K16525	#008080
Q9QZM0	Ubqln2	Ubiquilin-2	K04523	#008080
Q92734	TFG	Protein TFG	K09292	#008080
Q8BGG7	Ubash3b	Ubiquitin-associated and SH3 domain-containing protein B	K18993	#008080
Q9CPP0	Npm3	Nucleoplasmin-3	K11278	#008080
Q00993	Axl	Tyrosine-protein kinase receptor UFO	K05115	#008080
O35566;P48509;P61170;P61171;Q3ZBH3	Cd151;CD151;CD151;CD151;CD151	CD151 antigen	K06537	#008080
Q64605	Ptprs	Receptor-type tyrosine-protein phosphatase S	K06778	#008080
Q3T0Q2;Q4R8C8;Q5R800;Q9BXS4	TMEM59	Transmembrane protein 59	K27309	#008080
Q6EDY6	Carmil1	F-actin-uncapping protein LRRC16A	K20493	#008080
Q62418;Q9JHL4	Dbnl	Drebrin-like protein	K20520	#008080
Q3SZ19	PSMD9	26S proteasome non-ATPase regulatory subunit 9	K06693	#008080
O75607;Q5RC37	NPM3	Nucleoplasmin-3	K11278	#008080
O94992;Q0X0C4;Q5M9G1;Q8R409;Q96MH2	HEXIM1;HEXIM1;Hexim1;Hexim1;HEXIM2	Protein HEXIM1;Protein HEXIM1;Protein HEXIM1;Protein HEXIM1;Protein HEXIM2	K15189	#008080
P0DPD9;P0DPE0	Eef1akmt4-Ece2;Eef1akmt4	EEF1AKMT4-ECE2 readthrough transcript protein;EEF1A lysine methyltransferase 4	K01415	#008080
Q86UQ4	ABCA13	ATP-binding cassette sub-family A member 13	K05647	#008080
O88813	Acsl5	Long-chain-fatty-acid--CoA ligase 5	K01897	#008080
Q99ME9	Gtpbp4	GTP-binding protein 4	K06943	#008080
O14672;O35598;O77633;Q10741;Q10743	ADAM10;Adam10;ADAM10;ADAM10;Adam10	Disintegrin and metalloproteinase domain-containing protein 10	K06704	#008080
Q14566	MCM6	DNA replication licensing factor MCM6	K02542	#008080
Q15052	ARHGEF6	Rho guanine nucleotide exchange factor 6	K05729	#008080
Q9Y617	PSAT1	Phosphoserine aminotransferase	K00831	#008080
Q07891	TFRC	Transferrin receptor protein 1	K06503	#008080
P11715	Cyp17a1	Steroid 17-alpha-hydroxylase/17,20 lyase	K00512	#008080
Q2T9P4	NASP	Nuclear autoantigenic sperm protein	K11291	#008080
P62256;P62257;Q32LN1	UBE2H;Ube2h;UBE2H	Ubiquitin-conjugating enzyme E2 H	K10576	#008080
P97311	Mcm6	DNA replication licensing factor MCM6	K02542	#008080
Q6AYP5;Q8R5M8;Q9BY67	Cadm1;Cadm1;CADM1	Cell adhesion molecule 1	K06781	#008080
Q13263	TRIM28	Transcription intermediary factor 1-beta	K08882	#008080
Q62283	Tspan7	Tetraspanin-7	K06571	#008080
Q3T1J9;Q5RAE0;Q921Y0;Q9H8S9	Mob1a;MOB1A;Mob1a;MOB1A	MOB kinase activator 1A	K06685	#008080
Q9DCU9	Hoga1	4-hydroxy-2-oxoglutarate aldolase, mitochondrial	K18123	#008080
O95347	SMC2	Structural maintenance of chromosomes protein 2	K06674	#008080
Q6P5W5	SLC39A4	Zinc transporter ZIP4	K14710	#008080
P83870;P83871;Q7RTV0	Phf5a;Phf5a;PHF5A	PHD finger-like domain-containing protein 5A	K12834	#008080
A5PK21;Q7TS74;Q8IYA6	CKAP2L;Ckap2l;CKAP2L	Cytoskeleton-associated protein 2-like	K16769	#008080
Q811S9	Gnl3	Guanine nucleotide-binding protein-like 3	K14538	#008080
Q8BH97	Rcn3	Reticulocalbin-3	K23900	#008080
Q80XK6;Q96BY7	Atg2b;ATG2B	Autophagy-related protein 2 homolog B	K17906	#008080
Q3B7Z2	Osbp	Oxysterol-binding protein 1	K20456	#008080
A2VDN0;Q06AV4	ITM2C	Integral membrane protein 2C	K18265	#008080
Q9EQ28	Pold3	DNA polymerase delta subunit 3	K03504	#008080
P0DMW0;P0DMW1	Hspa1a;Hspa1b	Heat shock 70 kDa protein 1A;Heat shock 70 kDa protein 1B	K03283	#008080
P08426	Try3	Cationic trypsin-3	K01312	#008080
P46418	Gsta5	Glutathione S-transferase alpha-5	K00799	#FA8072
P05982	Nqo1	NAD(P)H dehydrogenase [quinone] 1	K00355	#FA8072
P30115	Gsta3	Glutathione S-transferase A3	K00799	#FA8072
P53798	Fdft1	Squalene synthase	K00801	#FA8072
Q9GJT2	ESD	S-formylglutathione hydrolase	K01070	#FA8072
P79342;Q99584	S100A13	Protein S100-A13	K23765	#FA8072
Q62881;Q9D1X0	Nol3	Nucleolar protein 3	K28177	#FA8072
O75347;P48427;P48428;P80584;Q6PEC1	TBCA;TBCA;Tbca;TBCA;Tbca	Tubulin-specific chaperone A	K17292	#FA8072
P43247	Msh2	DNA mismatch repair protein Msh2	K08735	#FA8072
P11214	Plat	Tissue-type plasminogen activator	K01343	#FA8072
Q15126;Q29081;Q9D1G2	PMVK;PMVK;Pmvk	Phosphomevalonate kinase	K13273	#FA8072
Q9Y6N5	SQOR	Sulfide:quinone oxidoreductase, mitochondrial	K22470	#FA8072
Q9CQR4	Acot13	Acyl-coenzyme A thioesterase 13	K17362	#FA8072
Q61838	Pzp	Pregnancy zone protein	K23589	#FA8072
P31232;P37804	Tagln	Transgelin	K20526	#FA8072
P97873	Loxl1	Lysyl oxidase homolog 1	K14678	#FA8072
Q8VCY6;Q9NYH9	Utp6;UTP6	U3 small nucleolar RNA-associated protein 6 homolog	K14557	#FA8072
Q5XIA8;Q91VC9	Ghitm	Growth hormone-inducible transmembrane protein	K21890	#FA8072
Q08863		Glutathione S-transferase alpha I	K00799	#FA8072
Q9D826	Pipox	Peroxisomal sarcosine oxidase	K00306	#FA8072
D4A7N1;Q91VN4	Chchd6	MICOS complex subunit Mic25	K17564	#FA8072
P05371	Clu	Clusterin	K17252	#FA8072
P49923	LPL	Lipoprotein lipase	K01059	#FA8072
