## Supplementary material for "Fatty Acid β-oxidation and Ferroptosis Define a Survival-Productivity Trade Off in CHO fed-Batch Bioreactors": HNP-006_Cytiva_Feeds_D05_vs_HNP-006_BSEL_Feeds_D05_DOWNREGULATED.tsv

	Unnamed: 0	Comparison (group1/group2)	Group	ProteinGroups	AVG Log2 Ratio	Absolute AVG Log2 Ratio	Pvalue	Qvalue	# of Ratios	UniProtIds	Genes	ProteinDescriptions	ProteinNames	# Unique Total Peptides	% Change	Ratio	Condition Numerator	Condition Denominator	GO Cellular Component	GO Molecular Function	GO Biological Process
1	57406	HNP-006_BSEL_Feeds_D05 / HNP-006_Cytiva_Feeds_D05	Q8BT60;Q8BT60	Q8BT60	-0.6298022167440614	0.6298022167440614	0.0001125693127136	0.0027843250984884	14	Q8BT60	Cpne3	Copine-3	CPNE3_MOUSE	5	-35.373499240600225	0.6462650075939977	HNP-006_BSEL_Feeds_D05	HNP-006_Cytiva_Feeds_D05
2	58044	HNP-006_BSEL_Feeds_D05 / HNP-006_Cytiva_Feeds_D05	O43432;O43432;Q80XI3;Q80XI3	O43432;Q80XI3	-0.6192126458907063	0.6192126458907063	0.00011561234446	0.0028280901418605	14	O43432;Q80XI3	EIF4G3;Eif4g3	Eukaryotic translation initiation factor 4 gamma 3	IF4G3_HUMAN;IF4G3_MOUSE	2	-34.89738702187246	0.6510261297812754	HNP-006_BSEL_Feeds_D05	HNP-006_Cytiva_Feeds_D05
5	83590	HNP-006_BSEL_Feeds_D05 / HNP-006_Cytiva_Feeds_D05	P56394;P56394	P56394	-0.7011762130106649	0.7011762130106649	0.0002700038424356	0.0045863819010428	14	P56394	Cox17	Cytochrome c oxidase copper chaperone	COX17_MOUSE	1	-38.49294578829062	0.6150705421170938	HNP-006_BSEL_Feeds_D05	HNP-006_Cytiva_Feeds_D05
9	91433	HNP-006_BSEL_Feeds_D05 / HNP-006_Cytiva_Feeds_D05	Q5NVM0;Q5NVM0	Q5NVM0	-0.9239195302527048	0.9239195302527048	0.0003326001321449	0.0051649615839928	14	Q5NVM0	CAPZA1	F-actin-capping protein subunit alpha-1	CAZA1_PONAB	1	-47.29248903066424	0.5270751096933576	HNP-006_BSEL_Feeds_D05	HNP-006_Cytiva_Feeds_D05
25	132961	HNP-006_BSEL_Feeds_D05 / HNP-006_Cytiva_Feeds_D05	Q9JI85;Q9JI85	Q9JI85	-1.5385790702203666	1.5385790702203666	0.0007854248759133	0.0083875777256735	14	Q9JI85	Nucb2	Nucleobindin-2	NUCB2_RAT	2	-65.57756811999779	0.3442243188000221	HNP-006_BSEL_Feeds_D05	HNP-006_Cytiva_Feeds_D05
28	141967	HNP-006_BSEL_Feeds_D05 / HNP-006_Cytiva_Feeds_D05	Q4R581;Q4R581;Q5R757;Q5R757;Q8K4X7;Q8K4X7;Q924S1;Q924S1;Q9NRZ5;Q9NRZ5	Q4R581;Q5R757;Q8K4X7;Q924S1;Q9NRZ5	-0.8323645636689602	0.8323645636689602	0.0009128595706054	0.0091300334895365	10	Q4R581;Q5R757;Q8K4X7;Q924S1;Q9NRZ5	AGPAT4;AGPAT4;Agpat4;Agpat4;AGPAT4	1-acyl-sn-glycerol-3-phosphate acyltransferase delta	PLCD_MACFA;PLCD_PONAB;PLCD_MOUSE;PLCD_RAT;PLCD_HUMAN	1	-43.83919826729321	0.5616080173270679	HNP-006_BSEL_Feeds_D05	HNP-006_Cytiva_Feeds_D05
31	147920	HNP-006_BSEL_Feeds_D05 / HNP-006_Cytiva_Feeds_D05	O96033;O96033;Q9Z224;Q9Z224	O96033;Q9Z224	-0.7014016086528594	0.7014016086528594	0.0010001240910366	0.0096000855641097	12	O96033;Q9Z224	MOCS2;Mocs2	Molybdopterin synthase sulfur carrier subunit	MOC2A_HUMAN;MOC2A_MOUSE	1	-38.50255442954156	0.6149744557045844	HNP-006_BSEL_Feeds_D05	HNP-006_Cytiva_Feeds_D05
43	179033	HNP-006_BSEL_Feeds_D05 / HNP-006_Cytiva_Feeds_D05	Q9H8Y8;Q9H8Y8	Q9H8Y8	-0.8627762419977941	0.8627762419977941	0.0015256206038615	0.0120995210081988	12	Q9H8Y8	GORASP2	Golgi reassembly-stacking protein 2	GORS2_HUMAN	1	-45.0106645021017	0.549893354978983	HNP-006_BSEL_Feeds_D05	HNP-006_Cytiva_Feeds_D05
45	186186	HNP-006_BSEL_Feeds_D05 / HNP-006_Cytiva_Feeds_D05	P97822;P97822;Q5XIE0;Q5XIE0;Q9BTT0;Q9BTT0	P97822;Q5XIE0;Q9BTT0	-0.5961670178317213	0.5961670178317213	0.0016639650180896	0.0126897115792527	14	P97822;Q5XIE0;Q9BTT0	Anp32e;Anp32e;ANP32E	Acidic leucine-rich nuclear phosphoprotein 32 family member E	AN32E_MOUSE;AN32E_RAT;AN32E_HUMAN	6	-33.8490866028131	0.661509133971869	HNP-006_BSEL_Feeds_D05	HNP-006_Cytiva_Feeds_D05
47	188043	HNP-006_BSEL_Feeds_D05 / HNP-006_Cytiva_Feeds_D05	P97765;P97765;Q8R478;Q8R478	P97765;Q8R478	-0.6559881596632683	0.6559881596632683	0.0017017452458706	0.0128496619481226	12	P97765;Q8R478	Wbp2	WW domain-binding protein 2	WBP2_MOUSE;WBP2_RAT	1	-36.53593484547041	0.6346406515452959	HNP-006_BSEL_Feeds_D05	HNP-006_Cytiva_Feeds_D05
79	258664	HNP-006_BSEL_Feeds_D05 / HNP-006_Cytiva_Feeds_D05	Q8BGD9;Q8BGD9	Q8BGD9	-0.7619738222970144	0.7619738222970144	0.0034304547500798	0.0188309008627418	14	Q8BGD9	Eif4b	Eukaryotic translation initiation factor 4B	IF4B_MOUSE	1	-41.031100405903466	0.5896889959409654	HNP-006_BSEL_Feeds_D05	HNP-006_Cytiva_Feeds_D05
84	279313	HNP-006_BSEL_Feeds_D05 / HNP-006_Cytiva_Feeds_D05	O35346;O35346;P34152;P34152	O35346;P34152	-0.6164831616858337	0.6164831616858337	0.0040577582445734	0.0206276907564722	12	O35346;P34152	Ptk2	Focal adhesion kinase 1	FAK1_RAT;FAK1_MOUSE	2	-34.774100568437724	0.6522589943156227	HNP-006_BSEL_Feeds_D05	HNP-006_Cytiva_Feeds_D05
85	281144	HNP-006_BSEL_Feeds_D05 / HNP-006_Cytiva_Feeds_D05	Q9NRG9;Q9NRG9	Q9NRG9	-0.696638918110046	0.696638918110046	0.0041164131790295	0.0207895813195244	14	Q9NRG9	AAAS	Aladin	AAAS_HUMAN	2	-38.2992007872927	0.617007992127073	HNP-006_BSEL_Feeds_D05	HNP-006_Cytiva_Feeds_D05
86	288397	HNP-006_BSEL_Feeds_D05 / HNP-006_Cytiva_Feeds_D05	Q2TBR6;Q2TBR6;Q9NQP4;Q9NQP4	Q2TBR6;Q9NQP4	-0.8057344730831947	0.8057344730831947	0.0043509674354691	0.0214211079054736	14	Q2TBR6;Q9NQP4	PFDN4	Prefoldin subunit 4	PFD4_BOVIN;PFD4_HUMAN	1	-42.79292339005495	0.5720707660994505	HNP-006_BSEL_Feeds_D05	HNP-006_Cytiva_Feeds_D05
94	305504	HNP-006_BSEL_Feeds_D05 / HNP-006_Cytiva_Feeds_D05	Q24K02;Q24K02	Q24K02	-0.7035716760921397	0.7035716760921397	0.0049328545124463	0.0229263308239767	14	Q24K02	IDE	Insulin-degrading enzyme	IDE_BOVIN	1	-38.594987883524766	0.6140501211647523	HNP-006_BSEL_Feeds_D05	HNP-006_Cytiva_Feeds_D05
96	307373	HNP-006_BSEL_Feeds_D05 / HNP-006_Cytiva_Feeds_D05	Q5KTJ6;Q5KTJ6	Q5KTJ6	-0.7195898100361274	0.7195898100361274	0.0049997328016402	0.0230956302167218	14	Q5KTJ6	RAB13	Ras-related protein Rab-13	RAB13_MESAU	4	-39.27299220923207	0.6072700779076793	HNP-006_BSEL_Feeds_D05	HNP-006_Cytiva_Feeds_D05
116	335328	HNP-006_BSEL_Feeds_D05 / HNP-006_Cytiva_Feeds_D05	P17480;P17480;P25976;P25976;P25977;P25977	P17480;P25976;P25977	-0.5956982585431541	0.5956982585431541	0.0060276997482669	0.0255233431703709	14	P17480;P25976;P25977	UBTF;Ubtf;Ubtf	Nucleolar transcription factor 1	UBF1_HUMAN;UBF1_MOUSE;UBF1_RAT	4	-33.82758941009069	0.6617241058990931	HNP-006_BSEL_Feeds_D05	HNP-006_Cytiva_Feeds_D05
136	359005	HNP-006_BSEL_Feeds_D05 / HNP-006_Cytiva_Feeds_D05	O62699;O62699;P35228;P35228;Q27995;Q27995	O62699;P35228;Q27995	-0.7356631269945675	0.7356631269945675	0.006983114475536	0.0276186229708845	14	O62699;P35228;Q27995	NOS2	Nitric oxide synthase, inducible;Nitric oxide synthase, inducible;Nitric oxide synthase, inducible	NOS2_CANLF;NOS2_HUMAN;NOS2_BOVIN	1	-39.94580745425883	0.6005419254574117	HNP-006_BSEL_Feeds_D05	HNP-006_Cytiva_Feeds_D05
149	370361	HNP-006_BSEL_Feeds_D05 / HNP-006_Cytiva_Feeds_D05	Q5R4M1;Q5R4M1;Q9BPX5;Q9BPX5	Q5R4M1;Q9BPX5	-0.7509838300303883	0.7509838300303883	0.0074645505061569	0.0286176776629114	14	Q5R4M1;Q9BPX5	ARPC5L	Actin-related protein 2/3 complex subunit 5-like protein	ARP5L_PONAB;ARP5L_HUMAN	2	-40.58017876349641	0.5941982123650359	HNP-006_BSEL_Feeds_D05	HNP-006_Cytiva_Feeds_D05
150	370882	HNP-006_BSEL_Feeds_D05 / HNP-006_Cytiva_Feeds_D05	Q9BVP2;Q9BVP2	Q9BVP2	-0.5805728498972982	0.5805728498972982	0.0074871987977342	0.0286641841187255	14	Q9BVP2	GNL3	Guanine nucleotide-binding protein-like 3	GNL3_HUMAN	1	-33.13017948510888	0.6686982051489112	HNP-006_BSEL_Feeds_D05	HNP-006_Cytiva_Feeds_D05
154	373019	HNP-006_BSEL_Feeds_D05 / HNP-006_Cytiva_Feeds_D05	O08739;O08739;Q01432;Q01432	O08739;Q01432	-0.797392607458855	0.797392607458855	0.0075810063399726	0.0288570309939866	14	O08739;Q01432	Ampd3;AMPD3	AMP deaminase 3	AMPD3_MOUSE;AMPD3_HUMAN	1	-42.46118587537006	0.5753881412462993	HNP-006_BSEL_Feeds_D05	HNP-006_Cytiva_Feeds_D05
157	377128	HNP-006_BSEL_Feeds_D05 / HNP-006_Cytiva_Feeds_D05	A5PK51;A5PK51;Q8CC86;Q8CC86	A5PK51;Q8CC86	-0.593725024276661	0.593725024276661	0.0077561897716175	0.0292021627569358	14	A5PK51;Q8CC86	NAPRT;Naprt	Nicotinate phosphoribosyltransferase	PNCB_BOVIN;PNCB_MOUSE	1	-33.73702071703772	0.6626297928296228	HNP-006_BSEL_Feeds_D05	HNP-006_Cytiva_Feeds_D05
169	391996	HNP-006_BSEL_Feeds_D05 / HNP-006_Cytiva_Feeds_D05	A4K2V0;A4K2V0	A4K2V0	-0.8863260722435439	0.8863260722435439	0.0084229592008786	0.0305095633381846	14	A4K2V0	TOMM34	Mitochondrial import receptor subunit TOM34	TOM34_PONAB	1	-45.90099639903713	0.5409900360096287	HNP-006_BSEL_Feeds_D05	HNP-006_Cytiva_Feeds_D05
191	423733	HNP-006_BSEL_Feeds_D05 / HNP-006_Cytiva_Feeds_D05	P04264;P04264	P04264	-0.7238986657723218	0.7238986657723218	0.0099545122613856	0.0333566750681074	14	P04264	KRT1	Keratin, type II cytoskeletal 1	K2C1_HUMAN	24	-39.45409323553379	0.6054590676446621	HNP-006_BSEL_Feeds_D05	HNP-006_Cytiva_Feeds_D05
202	441202	HNP-006_BSEL_Feeds_D05 / HNP-006_Cytiva_Feeds_D05	Q91YP0;Q91YP0	Q91YP0	-1.096918640778621	1.096918640778621	0.0108482020138655	0.0349121920499883	10	Q91YP0	L2hgdh	L-2-hydroxyglutarate dehydrogenase, mitochondrial	L2HDH_MOUSE	1	-53.2486036925016	0.4675139630749841	HNP-006_BSEL_Feeds_D05	HNP-006_Cytiva_Feeds_D05
207	450971	HNP-006_BSEL_Feeds_D05 / HNP-006_Cytiva_Feeds_D05	D3YXS5;D3YXS5	D3YXS5	-0.6736854483266435	0.6736854483266435	0.0113659961150824	0.0357860784388719	12	D3YXS5	Kif28p	Kinesin-like protein KIF28	KIF28_MOUSE	1	-37.30968205994164	0.6269031794005836	HNP-006_BSEL_Feeds_D05	HNP-006_Cytiva_Feeds_D05
210	454175	HNP-006_BSEL_Feeds_D05 / HNP-006_Cytiva_Feeds_D05	Q9NUB1;Q9NUB1	Q9NUB1	-1.268989292647218	1.268989292647218	0.0115411015317324	0.0360811381110051	12	Q9NUB1	ACSS1	Acetyl-coenzyme A synthetase 2-like, mitochondrial	ACS2L_HUMAN	1	-58.50496275496335	0.4149503724503664	HNP-006_BSEL_Feeds_D05	HNP-006_Cytiva_Feeds_D05
218	459244	HNP-006_BSEL_Feeds_D05 / HNP-006_Cytiva_Feeds_D05	Q3ZBL4;Q3ZBL4;Q4R6V9;Q4R6V9;Q562C6;Q562C6;Q5RBR4;Q5RBR4;Q9JHQ5;Q9JHQ5;Q9NQ48;Q9NQ48	Q3ZBL4;Q4R6V9;Q562C6;Q5RBR4;Q9JHQ5;Q9NQ48	-0.6250967078215667	0.6250967078215667	0.0118194175269901	0.0365433912289011	14	Q3ZBL4;Q4R6V9;Q562C6;Q5RBR4;Q9JHQ5;Q9NQ48	LZTFL1;LZTFL1;Lztfl1;LZTFL1;Lztfl1;LZTFL1	Leucine zipper transcription factor-like protein 1	LZTL1_BOVIN;LZTL1_MACFA;LZTL1_RAT;LZTL1_PONAB;LZTL1_MOUSE;LZTL1_HUMAN	1	-35.16236865810557	0.6483763134189443	HNP-006_BSEL_Feeds_D05	HNP-006_Cytiva_Feeds_D05
225	464080	HNP-006_BSEL_Feeds_D05 / HNP-006_Cytiva_Feeds_D05	Q8N9S3;Q8N9S3	Q8N9S3	-0.6217868735521727	0.6217868735521727	0.0120884714748136	0.0369860068907482	14	Q8N9S3	Ahsa2	Activator of 90 kDa heat shock protein ATPase homolog 2	AHSA2_MOUSE	2	-35.01344725308091	0.6498655274691909	HNP-006_BSEL_Feeds_D05	HNP-006_Cytiva_Feeds_D05
226	464914	HNP-006_BSEL_Feeds_D05 / HNP-006_Cytiva_Feeds_D05	P40937;P40937;Q9D0F6;Q9D0F6	P40937;Q9D0F6	-0.6535874416615589	0.6535874416615589	0.0121349533783285	0.0370613897851906	14	P40937;Q9D0F6	RFC5;Rfc5	Replication factor C subunit 5	RFC5_HUMAN;RFC5_MOUSE	3	-36.43023949299671	0.6356976050700329	HNP-006_BSEL_Feeds_D05	HNP-006_Cytiva_Feeds_D05
230	467729	HNP-006_BSEL_Feeds_D05 / HNP-006_Cytiva_Feeds_D05	Q8TD57;Q8TD57	Q8TD57	-0.673211359118257	0.673211359118257	0.0122936624729573	0.0373201511374622	10	Q8TD57	DNAH3	Dynein axonemal heavy chain 3	DYH3_HUMAN	1	-37.28907778375839	0.6271092221624162	HNP-006_BSEL_Feeds_D05	HNP-006_Cytiva_Feeds_D05
269	506592	HNP-006_BSEL_Feeds_D05 / HNP-006_Cytiva_Feeds_D05	Q3SZD4;Q3SZD4;Q4VBE8;Q4VBE8	Q3SZD4;Q4VBE8	-0.702528274399626	0.702528274399626	0.0146089404392831	0.0409464902038861	13	Q3SZD4;Q4VBE8	WDR18;Wdr18	WD repeat-containing protein 18	WDR18_BOVIN;WDR18_MOUSE	1	-38.55056181559071	0.6144943818440929	HNP-006_BSEL_Feeds_D05	HNP-006_Cytiva_Feeds_D05
279	525324	HNP-006_BSEL_Feeds_D05 / HNP-006_Cytiva_Feeds_D05	Q1RMW1;Q1RMW1;Q5U203;Q5U203;Q969M7;Q969M7;Q9CY34;Q9CY34	Q1RMW1;Q5U203;Q969M7;Q9CY34	-0.7654098032441435	0.7654098032441435	0.0158086522642188	0.0427288736421052	12	Q1RMW1;Q5U203;Q969M7;Q9CY34	UBE2F;Ube2f;UBE2F;Ube2f	NEDD8-conjugating enzyme UBE2F	UBE2F_BOVIN;UBE2F_RAT;UBE2F_HUMAN;UB2FA_MOUSE	1	-41.17137601642459	0.5882862398357541	HNP-006_BSEL_Feeds_D05	HNP-006_Cytiva_Feeds_D05
298	540110	HNP-006_BSEL_Feeds_D05 / HNP-006_Cytiva_Feeds_D05	Q9D855;Q9D855	Q9D855	-0.8939339036684453	0.8939339036684453	0.0167889737374377	0.0441365390296446	14	Q9D855	Uqcrb	Cytochrome b-c1 complex subunit 7	QCR7_MOUSE	1	-46.18552833493539	0.5381447166506461	HNP-006_BSEL_Feeds_D05	HNP-006_Cytiva_Feeds_D05
304	547874	HNP-006_BSEL_Feeds_D05 / HNP-006_Cytiva_Feeds_D05	Q5NVN0;Q5NVN0	Q5NVN0	-0.7308235302766272	0.7308235302766272	0.0173121583583672	0.0448669843097949	12	Q5NVN0	PKM	Pyruvate kinase PKM	KPYM_PONAB	1	-39.74401421949605	0.6025598578050395	HNP-006_BSEL_Feeds_D05	HNP-006_Cytiva_Feeds_D05
