## Supplementary material for "Fatty Acid β-oxidation and Ferroptosis Define a Survival-Productivity Trade Off in CHO fed-Batch Bioreactors": HNP-006_Cytiva_Feeds_D05_vs_HNP-006_BSEL_Feeds_D05_UPREGULATED.tsv

	Unnamed: 0	Comparison (group1/group2)	Group	ProteinGroups	AVG Log2 Ratio	Absolute AVG Log2 Ratio	Pvalue	Qvalue	# of Ratios	UniProtIds	Genes	ProteinDescriptions	ProteinNames	# Unique Total Peptides	% Change	Ratio	Condition Numerator	Condition Denominator	GO Cellular Component	GO Molecular Function	GO Biological Process
4	83442	HNP-006_BSEL_Feeds_D05 / HNP-006_Cytiva_Feeds_D05	P55065;P55065	P55065	1.411902932614783	1.411902932614783	0.0002690235011014	0.0045778067802801	14	P55065	Pltp	Phospholipid transfer protein	PLTP_MOUSE	5	166.0879046916025	2.660879046916025	HNP-006_BSEL_Feeds_D05	HNP-006_Cytiva_Feeds_D05
14	110109	HNP-006_BSEL_Feeds_D05 / HNP-006_Cytiva_Feeds_D05	B0FYL5;B0FYL5;O18754;O18754;P04925;P04925;P13852;P13852;Q60468;Q60468;Q60506;Q60506;Q9Z0T3;Q9Z0T3	B0FYL5;O18754;P04925;P13852;Q60468;Q60506;Q9Z0T3	1.4008543651315446	1.4008543651315446	0.0005123164497096	0.0066064581083444	14	B0FYL5;O18754;P04925;P13852;Q60468;Q60506;Q9Z0T3	PRNP;PRNP;Prnp;Prnp;PRNP;PRNP;PRNP	Major prion protein	PRIO_VULLA;PRIO_FELCA;PRIO_MOUSE;PRIO_RAT;PRIO_CRIMI;PRIO_CRIGR;PRIO_SIGHI	1	164.05791116243952	2.640579111624396	HNP-006_BSEL_Feeds_D05	HNP-006_Cytiva_Feeds_D05
18	116172	HNP-006_BSEL_Feeds_D05 / HNP-006_Cytiva_Feeds_D05	P18265;P18265;P49840;P49840	P18265;P49840	0.5813217421443596	0.5813217421443596	0.0005796889595294	0.0070850930234302	8	P18265;P49840	Gsk3a;GSK3A	Glycogen synthase kinase-3 alpha	GSK3A_RAT;GSK3A_HUMAN	1	49.621940001864175	1.4962194000186415	HNP-006_BSEL_Feeds_D05	HNP-006_Cytiva_Feeds_D05
19	117052	HNP-006_BSEL_Feeds_D05 / HNP-006_Cytiva_Feeds_D05	Q28749;Q28749	Q28749	0.7338020283818172	0.7338020283818172	0.0005896518763076	0.0071527045002298	14	Q28749	FN1	Fibronectin (Fragment)	FINC_RABIT	1	66.30159762703443	1.6630159762703445	HNP-006_BSEL_Feeds_D05	HNP-006_Cytiva_Feeds_D05
27	137901	HNP-006_BSEL_Feeds_D05 / HNP-006_Cytiva_Feeds_D05	Q8VE88;Q8VE88	Q8VE88	1.455948699372088	1.455948699372088	0.0008545339055913	0.0087986467453798	14	Q8VE88	Fam114a2	Protein FAM114A2	F1142_MOUSE	2	174.3369024301481	2.7433690243014808	HNP-006_BSEL_Feeds_D05	HNP-006_Cytiva_Feeds_D05
29	143003	HNP-006_BSEL_Feeds_D05 / HNP-006_Cytiva_Feeds_D05	Q9QZK5;Q9QZK5;Q9R118;Q9R118	Q9QZK5;Q9R118	1.714922114857062	1.714922114857062	0.0009280332940892	0.009214559076101	14	Q9QZK5;Q9R118	Htra1	Serine protease HTRA1	HTRA1_RAT;HTRA1_MOUSE	12	228.2789206235858	3.282789206235858	HNP-006_BSEL_Feeds_D05	HNP-006_Cytiva_Feeds_D05
33	152233	HNP-006_BSEL_Feeds_D05 / HNP-006_Cytiva_Feeds_D05	Q5R6W3;Q5R6W3;Q96H35;Q96H35;Q9CR83;Q9CR83	Q5R6W3;Q96H35;Q9CR83	0.7072185472957178	0.7072185472957178	0.0010651846973707	0.0099350580121876	14	Q5R6W3;Q96H35;Q9CR83	RBM18;RBM18;Rbm18	Probable RNA-binding protein 18	RBM18_PONAB;RBM18_HUMAN;RBM18_MOUSE	1	63.26533967910093	1.6326533967910093	HNP-006_BSEL_Feeds_D05	HNP-006_Cytiva_Feeds_D05
40	171516	HNP-006_BSEL_Feeds_D05 / HNP-006_Cytiva_Feeds_D05	P31661;P31661	P31661	1.012044150260325	1.012044150260325	0.0013878309407829	0.0114891018615043	14	P31661	SLC6A8	Sodium- and chloride-dependent creatine transporter 1	SC6A8_RABIT	2	101.67666272046212	2.016766627204621	HNP-006_BSEL_Feeds_D05	HNP-006_Cytiva_Feeds_D05
51	195346	HNP-006_BSEL_Feeds_D05 / HNP-006_Cytiva_Feeds_D05	P51647;P51647	P51647	0.9039253616539316	0.9039253616539316	0.001854618730894	0.0134804169295809	14	P51647	Aldh1a1	Aldehyde dehydrogenase 1A1	AL1A1_RAT	2	87.11501885316393	1.8711501885316395	HNP-006_BSEL_Feeds_D05	HNP-006_Cytiva_Feeds_D05
58	209360	HNP-006_BSEL_Feeds_D05 / HNP-006_Cytiva_Feeds_D05	P30533;P30533	P30533	0.7725306716518169	0.7725306716518169	0.0021625121166347	0.0146661528388155	14	P30533	LRPAP1	Alpha-2-macroglobulin receptor-associated protein	AMRP_HUMAN	1	70.82636699371838	1.7082636699371838	HNP-006_BSEL_Feeds_D05	HNP-006_Cytiva_Feeds_D05
60	217620	HNP-006_BSEL_Feeds_D05 / HNP-006_Cytiva_Feeds_D05	Q17QJ1;Q17QJ1	Q17QJ1	0.6133455865239152	0.6133455865239152	0.0023588775736274	0.0153911139040477	14	Q17QJ1	ACSF2	Medium-chain acyl-CoA ligase ACSF2, mitochondrial	ACSF2_BOVIN	5	52.98026864876715	1.5298026864876717	HNP-006_BSEL_Feeds_D05	HNP-006_Cytiva_Feeds_D05
76	253521	HNP-006_BSEL_Feeds_D05 / HNP-006_Cytiva_Feeds_D05	Q96IU4;Q96IU4	Q96IU4	0.6391706726998329	0.6391706726998329	0.0032836309758446	0.0183906270931606	14	Q96IU4	ABHD14B	Putative protein-lysine deacylase ABHD14B	ABHEB_HUMAN	2	55.74336176481604	1.5574336176481605	HNP-006_BSEL_Feeds_D05	HNP-006_Cytiva_Feeds_D05
80	264813	HNP-006_BSEL_Feeds_D05 / HNP-006_Cytiva_Feeds_D05	P20000;P20000	P20000	1.061238978902548	1.061238978902548	0.0036104039482832	0.0193584424311436	14	P20000	ALDH2	Aldehyde dehydrogenase, mitochondrial	ALDH2_BOVIN	1	108.67228189601236	2.086722818960124	HNP-006_BSEL_Feeds_D05	HNP-006_Cytiva_Feeds_D05
88	294492	HNP-006_BSEL_Feeds_D05 / HNP-006_Cytiva_Feeds_D05	O60927;O60927;Q5TM51;Q5TM51;Q7YR30;Q7YR30	O60927;Q5TM51;Q7YR30	0.873336218066505	0.873336218066505	0.0045543274969183	0.0219586154699905	12	O60927;Q5TM51;Q7YR30	PPP1R11	E3 ubiquitin-protein ligase PPP1R11	PP1RB_HUMAN;PP1RB_MACMU;PP1RB_PANTR	2	83.18942434911958	1.831894243491196	HNP-006_BSEL_Feeds_D05	HNP-006_Cytiva_Feeds_D05
91	300329	HNP-006_BSEL_Feeds_D05 / HNP-006_Cytiva_Feeds_D05	Q8NG48;Q8NG48	Q8NG48	0.9364015399745984	0.9364015399745984	0.004755125429194	0.0224812475831977	14	Q8NG48	LINS1	Protein Lines homolog 1	LINES_HUMAN	1	91.37488887156042	1.913748888715604	HNP-006_BSEL_Feeds_D05	HNP-006_Cytiva_Feeds_D05
102	317254	HNP-006_BSEL_Feeds_D05 / HNP-006_Cytiva_Feeds_D05	P21956;P21956;P70490;P70490	P21956;P70490	1.6210834847533235	1.6210834847533235	0.0053472691216714	0.023932019351322	14	P21956;P70490	Mfge8	Lactadherin	MFGM_MOUSE;MFGM_RAT	1	207.6059660415732	3.076059660415732	HNP-006_BSEL_Feeds_D05	HNP-006_Cytiva_Feeds_D05
109	329155	HNP-006_BSEL_Feeds_D05 / HNP-006_Cytiva_Feeds_D05	P00352;P00352;Q8HYE4;Q8HYE4	P00352;Q8HYE4	1.2732373425371462	1.2732373425371462	0.0057888291517103	0.0249715263600241	14	P00352;Q8HYE4	ALDH1A1	Aldehyde dehydrogenase 1A1	AL1A1_HUMAN;AL1A1_MACFA	1	141.7033288221336	2.417033288221336	HNP-006_BSEL_Feeds_D05	HNP-006_Cytiva_Feeds_D05
133	356514	HNP-006_BSEL_Feeds_D05 / HNP-006_Cytiva_Feeds_D05	P00713;P00713	P00713	0.8334010595097957	0.8334010595097957	0.0068770547323492	0.0273893560168665	14	P00713	LALBA	Alpha-lactalbumin	LALBA_CAVPO	1	78.188108331397	1.78188108331397	HNP-006_BSEL_Feeds_D05	HNP-006_Cytiva_Feeds_D05
139	364491	HNP-006_BSEL_Feeds_D05 / HNP-006_Cytiva_Feeds_D05	P19637;P19637	P19637	1.1965358673943938	1.1965358673943938	0.0072108770289403	0.0280903094827778	12	P19637	Plat	Tissue-type plasminogen activator	TPA_RAT	3	129.1886924839583	2.2918869248395835	HNP-006_BSEL_Feeds_D05	HNP-006_Cytiva_Feeds_D05
142	365787	HNP-006_BSEL_Feeds_D05 / HNP-006_Cytiva_Feeds_D05	P21980;P21980	P21980	1.0645413762441471	1.0645413762441471	0.0072651778030704	0.0282016124974689	14	P21980	TGM2	Protein-glutamine gamma-glutamyltransferase 2	TGM2_HUMAN	2	109.15048975309828	2.091504897530983	HNP-006_BSEL_Feeds_D05	HNP-006_Cytiva_Feeds_D05
146	367924	HNP-006_BSEL_Feeds_D05 / HNP-006_Cytiva_Feeds_D05	Q9WVK7;Q9WVK7	Q9WVK7	1.0949650623024263	1.0949650623024263	0.0073586939940719	0.0283987402386536	14	Q9WVK7	Hadh	Hydroxyacyl-coenzyme A dehydrogenase, mitochondrial	HCDH_RAT	2	113.60790861135182	2.136079086113518	HNP-006_BSEL_Feeds_D05	HNP-006_Cytiva_Feeds_D05
156	375612	HNP-006_BSEL_Feeds_D05 / HNP-006_Cytiva_Feeds_D05	Q2KJ32;Q2KJ32	Q2KJ32	1.5441741355770824	1.5441741355770824	0.0076918724752643	0.0290769338225324	12	Q2KJ32	SELENBP1	Methanethiol oxidase	SBP1_BOVIN	5	191.63707469594303	2.9163707469594304	HNP-006_BSEL_Feeds_D05	HNP-006_Cytiva_Feeds_D05
158	377834	HNP-006_BSEL_Feeds_D05 / HNP-006_Cytiva_Feeds_D05	Q8VCR7;Q8VCR7	Q8VCR7	1.2644502611624782	1.2644502611624782	0.0077862321087293	0.0292606549352166	14	Q8VCR7	Abhd14b	Putative protein-lysine deacylase ABHD14B	ABHEB_MOUSE	1	140.23565068541956	2.402356506854196	HNP-006_BSEL_Feeds_D05	HNP-006_Cytiva_Feeds_D05
159	378949	HNP-006_BSEL_Feeds_D05 / HNP-006_Cytiva_Feeds_D05	Q9JI18;Q9JI18;Q9NZR2;Q9NZR2	Q9JI18;Q9NZR2	1.7615452703516208	1.7615452703516208	0.0078347196505425	0.0293561228720573	10	Q9JI18;Q9NZR2	Lrp1b;LRP1B	Low-density lipoprotein receptor-related protein 1B	LRP1B_MOUSE;LRP1B_HUMAN	1	239.0610987905445	3.3906109879054447	HNP-006_BSEL_Feeds_D05	HNP-006_Cytiva_Feeds_D05
160	379460	HNP-006_BSEL_Feeds_D05 / HNP-006_Cytiva_Feeds_D05	P70110;P70110	P70110	1.3169755465848882	1.3169755465848882	0.0078568552715414	0.0293994596859026	14	P70110	CD36	Platelet glycoprotein 4	CD36_MESAU	2	149.14326014575332	2.491432601457533	HNP-006_BSEL_Feeds_D05	HNP-006_Cytiva_Feeds_D05
167	387896	HNP-006_BSEL_Feeds_D05 / HNP-006_Cytiva_Feeds_D05	O60664;O60664;Q5RAV8;Q5RAV8	O60664;Q5RAV8	0.7932409919053383	0.7932409919053383	0.0082310637308315	0.0301295976521791	12	O60664;Q5RAV8	PLIN3	Perilipin-3	PLIN3_HUMAN;PLIN3_PONAB	2	73.29631677471455	1.7329631677471455	HNP-006_BSEL_Feeds_D05	HNP-006_Cytiva_Feeds_D05
177	403944	HNP-006_BSEL_Feeds_D05 / HNP-006_Cytiva_Feeds_D05	P49923;P49923	P49923	1.144453758125117	1.144453758125117	0.0089814940855454	0.031570648204775	14	P49923	LPL	Lipoprotein lipase	LIPL_PIG	1	121.0624148352573	2.210624148352573	HNP-006_BSEL_Feeds_D05	HNP-006_Cytiva_Feeds_D05
180	405038	HNP-006_BSEL_Feeds_D05 / HNP-006_Cytiva_Feeds_D05	Q9CYD3;Q9CYD3	Q9CYD3	0.7631011066612042	0.7631011066612042	0.009031911718667	0.031662159063302	14	Q9CYD3	Crtap	Cartilage-associated protein	CRTAP_MOUSE	5	69.71347374965953	1.6971347374965953	HNP-006_BSEL_Feeds_D05	HNP-006_Cytiva_Feeds_D05
187	411857	HNP-006_BSEL_Feeds_D05 / HNP-006_Cytiva_Feeds_D05	Q6PB93;Q6PB93	Q6PB93	1.0048267430371998	1.0048267430371998	0.0093612156762008	0.0322732216119047	12	Q6PB93	Galnt2	Polypeptide N-acetylgalactosaminyltransferase 2	GALT2_MOUSE	2	100.670249247773	2.00670249247773	HNP-006_BSEL_Feeds_D05	HNP-006_Cytiva_Feeds_D05
194	425010	HNP-006_BSEL_Feeds_D05 / HNP-006_Cytiva_Feeds_D05	Q29448;Q29448	Q29448	0.6858644953513634	0.6858644953513634	0.0100188631376867	0.0334715189288632	14	Q29448	HMGCL	Hydroxymethylglutaryl-CoA lyase, mitochondrial	HMGCL_BOVIN	2	60.8665641406196	1.608665641406196	HNP-006_BSEL_Feeds_D05	HNP-006_Cytiva_Feeds_D05
217	457622	HNP-006_BSEL_Feeds_D05 / HNP-006_Cytiva_Feeds_D05	Q6P7S1;Q6P7S1	Q6P7S1	2.9760087078488424	2.9760087078488424	0.0117268296553755	0.03638563178426	10	Q6P7S1	Asah1	Acid ceramidase	ASAH1_RAT	1	686.8064082292088	7.868064082292088	HNP-006_BSEL_Feeds_D05	HNP-006_Cytiva_Feeds_D05
224	462010	HNP-006_BSEL_Feeds_D05 / HNP-006_Cytiva_Feeds_D05	P21981;P21981	P21981	0.7718759444177482	0.7718759444177482	0.011973348904262	0.0367976467570947	14	P21981	Tgm2	Protein-glutamine gamma-glutamyltransferase 2	TGM2_MOUSE	12	70.74885976132931	1.7074885976132932	HNP-006_BSEL_Feeds_D05	HNP-006_Cytiva_Feeds_D05
234	469172	HNP-006_BSEL_Feeds_D05 / HNP-006_Cytiva_Feeds_D05	Q8BJS4;Q8BJS4;Q9UH99;Q9UH99	Q8BJS4;Q9UH99	2.29023760374867	2.29023760374867	0.012377349114777	0.0374586202815884	12	Q8BJS4;Q9UH99	Sun2;SUN2	SUN domain-containing protein 2	SUN2_MOUSE;SUN2_HUMAN	1	389.1366624971936	4.891366624971936	HNP-006_BSEL_Feeds_D05	HNP-006_Cytiva_Feeds_D05
235	470835	HNP-006_BSEL_Feeds_D05 / HNP-006_Cytiva_Feeds_D05	O35115;O35115;O70433;O70433;Q2KI95;Q2KI95	O35115;O70433;Q2KI95	1.3585171976910628	1.3585171976910628	0.0124716851804043	0.0376106237677022	12	O35115;O70433;Q2KI95	Fhl2;Fhl2;FHL2	Four and a half LIM domains protein 2	FHL2_RAT;FHL2_MOUSE;FHL2_BOVIN	2	156.42149395478532	2.564214939547853	HNP-006_BSEL_Feeds_D05	HNP-006_Cytiva_Feeds_D05
239	473620	HNP-006_BSEL_Feeds_D05 / HNP-006_Cytiva_Feeds_D05	Q8SQ23;Q8SQ23	Q8SQ23	1.0158684264546978	1.0158684264546978	0.0126291228226944	0.0378615868185595	14	Q8SQ23	PLAT	Tissue-type plasminogen activator	TPA_PIG	1	102.2119736312794	2.022119736312794	HNP-006_BSEL_Feeds_D05	HNP-006_Cytiva_Feeds_D05
242	476774	HNP-006_BSEL_Feeds_D05 / HNP-006_Cytiva_Feeds_D05	Q32L93;Q32L93;Q99L27;Q99L27;Q9P2T1;Q9P2T1	Q32L93;Q99L27;Q9P2T1	0.7448270157103473	0.7448270157103473	0.0128125935773452	0.0381574911389946	14	Q32L93;Q99L27;Q9P2T1	GMPR2;Gmpr2;GMPR2	GMP reductase 2	GMPR2_BOVIN;GMPR2_MOUSE;GMPR2_HUMAN	1	67.57733260804754	1.6757733260804757	HNP-006_BSEL_Feeds_D05	HNP-006_Cytiva_Feeds_D05
253	489592	HNP-006_BSEL_Feeds_D05 / HNP-006_Cytiva_Feeds_D05	Q9CQA0;Q9CQA0	Q9CQA0	3.2963698116445888	3.2963698116445888	0.0135728268168333	0.0393635128727539	10	Q9CQA0	Cenpm	Centromere protein M	CENPM_MOUSE	1	882.4403476227988	9.824403476227989	HNP-006_BSEL_Feeds_D05	HNP-006_Cytiva_Feeds_D05
254	490742	HNP-006_BSEL_Feeds_D05 / HNP-006_Cytiva_Feeds_D05	P11276;P11276	P11276	0.5930675662774291	0.5930675662774291	0.013637547368373	0.0394583046012954	14	P11276	Fn1	Fibronectin	FINC_MOUSE	46	50.84507208701415	1.5084507208701414	HNP-006_BSEL_Feeds_D05	HNP-006_Cytiva_Feeds_D05
266	503594	HNP-006_BSEL_Feeds_D05 / HNP-006_Cytiva_Feeds_D05	Q8K370;Q8K370	Q8K370	0.6712053560360874	0.6712053560360874	0.0144276783683507	0.040679180015418	10	Q8K370	Acad10	Acyl-CoA dehydrogenase family member 10	ACD10_MOUSE	1	59.2402847164577	1.592402847164577	HNP-006_BSEL_Feeds_D05	HNP-006_Cytiva_Feeds_D05
270	510200	HNP-006_BSEL_Feeds_D05 / HNP-006_Cytiva_Feeds_D05	P42765;P42765;Q5RES5;Q5RES5	P42765;Q5RES5	2.0833432727815766	2.0833432727815766	0.014833634773549	0.0412821799973059	10	P42765;Q5RES5	ACAA2	3-ketoacyl-CoA thiolase, mitochondrial;3-ketoacyl-CoA thiolase, mitochondrial	THIM_HUMAN;THIM_PONAB	1	323.7881574223941	4.237881574223941	HNP-006_BSEL_Feeds_D05	HNP-006_Cytiva_Feeds_D05
271	512435	HNP-006_BSEL_Feeds_D05 / HNP-006_Cytiva_Feeds_D05	Q62465;Q62465	Q62465	0.8004114422580545	0.8004114422580545	0.0149748844063394	0.041493905050036	14	Q62465	Vat1	Synaptic vesicle membrane protein VAT-1 homolog	VAT1_MOUSE	1	74.15977421056922	1.7415977421056923	HNP-006_BSEL_Feeds_D05	HNP-006_Cytiva_Feeds_D05
272	513968	HNP-006_BSEL_Feeds_D05 / HNP-006_Cytiva_Feeds_D05	Q06210;Q06210	Q06210	1.0730803393649977	1.0730803393649977	0.015072800129152	0.0416403299766769	14	Q06210	GFPT1	Glutamine--fructose-6-phosphate aminotransferase [isomerizing] 1	GFPT1_HUMAN	1	110.39207161876764	2.1039207161876763	HNP-006_BSEL_Feeds_D05	HNP-006_Cytiva_Feeds_D05
275	521560	HNP-006_BSEL_Feeds_D05 / HNP-006_Cytiva_Feeds_D05	P43406;P43406	P43406	0.9122027323332832	0.9122027323332832	0.0155588481512336	0.0423574181586437	14	P43406	Itgav	Integrin alpha-V	ITAV_MOUSE	9	88.19166496705633	1.8819166496705635	HNP-006_BSEL_Feeds_D05	HNP-006_Cytiva_Feeds_D05
296	539026	HNP-006_BSEL_Feeds_D05 / HNP-006_Cytiva_Feeds_D05	Q61425;Q61425	Q61425	0.9233179406033974	0.9233179406033974	0.0167152570273463	0.0440311153664194	14	Q61425	Hadh	Hydroxyacyl-coenzyme A dehydrogenase, mitochondrial	HCDH_MOUSE	4	89.64718279726486	1.896471827972649	HNP-006_BSEL_Feeds_D05	HNP-006_Cytiva_Feeds_D05
299	540367	HNP-006_BSEL_Feeds_D05 / HNP-006_Cytiva_Feeds_D05	Q9NP94;Q9NP94	Q9NP94	1.6169201273586515	1.6169201273586515	0.01680851182374	0.0441670055381026	10	Q9NP94	SLC39A2	Zinc transporter ZIP2	S39A2_HUMAN	1	206.71955039789515	3.067195503978952	HNP-006_BSEL_Feeds_D05	HNP-006_Cytiva_Feeds_D05
306	548413	HNP-006_BSEL_Feeds_D05 / HNP-006_Cytiva_Feeds_D05	P05371;P05371	P05371	0.7037193006030604	0.7037193006030604	0.017349718802524	0.044920275197887	14	P05371	Clu	Clusterin	CLUS_RAT	7	62.86982060225477	1.6286982060225477	HNP-006_BSEL_Feeds_D05	HNP-006_Cytiva_Feeds_D05
327	570025	HNP-006_BSEL_Feeds_D05 / HNP-006_Cytiva_Feeds_D05	O95169;O95169;P0CB85;P0CB85;P0CB86;P0CB86;Q02372;Q02372;Q0MQE6;Q0MQE6;Q0MQE7;Q0MQE7;Q9D6J5;Q9D6J5	O95169;P0CB85;P0CB86;Q02372;Q0MQE6;Q0MQE7;Q9D6J5	0.9156349579812996	0.9156349579812996	0.0188532172896776	0.0469618559904781	12	O95169;P0CB85;P0CB86;Q02372;Q0MQE6;Q0MQE7;Q9D6J5	NDUFB8;NDUFB8;NDUFB8;NDUFB8;NDUFB8;NDUFB8;Ndufb8	NADH dehydrogenase [ubiquinone] 1 beta subcomplex subunit 8, mitochondrial;NADH dehydrogenase [ubiquinone] 1 beta subcomplex subunit 8, mitochondrial;NADH dehydrogenase [ubiquinone] 1 beta subcomplex subunit 8, mitochondrial;NADH dehydrogenase [ubiquinone] 1 beta subcomplex subunit 8, mitochondrial;NADH dehydrogenase [ubiquinone] 1 beta subcomplex subunit 8, mitochondrial;NADH dehydrogenase [ubiq…	NDUB8_HUMAN;NDUB8_PONAB;NDUB8_PONPY;NDUB8_BOVIN;NDUB8_GORGO;NDUB8_PANTR;NDUB8_MOUSE	1	88.63991298904521	1.886399129890452	HNP-006_BSEL_Feeds_D05	HNP-006_Cytiva_Feeds_D05
328	570159	HNP-006_BSEL_Feeds_D05 / HNP-006_Cytiva_Feeds_D05	Q5H8C1;Q5H8C1	Q5H8C1	1.1078086563161234	1.1078086563161234	0.0188625902224471	0.0469743978283567	12	Q5H8C1	FREM1	FRAS1-related extracellular matrix protein 1	FREM1_HUMAN	1	115.51804309837492	2.155180430983749	HNP-006_BSEL_Feeds_D05	HNP-006_Cytiva_Feeds_D05
329	570670	HNP-006_BSEL_Feeds_D05 / HNP-006_Cytiva_Feeds_D05	Q6IMF3;Q6IMF3	Q6IMF3	1.2352176668412236	1.2352176668412236	0.0189002253331796	0.0470260310233587	14	Q6IMF3	Krt1	Keratin, type II cytoskeletal 1	K2C1_RAT	1	135.41686332073786	2.3541686332073786	HNP-006_BSEL_Feeds_D05	HNP-006_Cytiva_Feeds_D05
331	574330	HNP-006_BSEL_Feeds_D05 / HNP-006_Cytiva_Feeds_D05	Q9CRA5;Q9CRA5;Q9ERE4;Q9ERE4;Q9H4A6;Q9H4A6	Q9CRA5;Q9ERE4;Q9H4A6	1.4721062852619968	1.4721062852619968	0.0191584510828456	0.0473648134936615	12	Q9CRA5;Q9ERE4;Q9H4A6	Golph3;Golph3;GOLPH3	Golgi phosphoprotein 3	GOLP3_MOUSE;GOLP3_RAT;GOLP3_HUMAN	2	177.4266314622646	2.774266314622646	HNP-006_BSEL_Feeds_D05	HNP-006_Cytiva_Feeds_D05
340	582827	HNP-006_BSEL_Feeds_D05 / HNP-006_Cytiva_Feeds_D05	P49257;P49257	P49257	0.808804259259701	0.808804259259701	0.0197772465274247	0.0481817496582136	14	P49257	LMAN1	Protein ERGIC-53	LMAN1_HUMAN	1	75.17589403631266	1.7517589403631266	HNP-006_BSEL_Feeds_D05	HNP-006_Cytiva_Feeds_D05
