## Supplementary material for "Fatty Acid β-oxidation and Ferroptosis Define a Survival-Productivity Trade Off in CHO fed-Batch Bioreactors": HNP-006_Cytiva_Feeds_D07_vs_HNP-006_BSEL_Feeds_D07_DOWNREGULATED.tsv

	Unnamed: 0	Comparison (group1/group2)	Group	ProteinGroups	AVG Log2 Ratio	Absolute AVG Log2 Ratio	Pvalue	Qvalue	# of Ratios	UniProtIds	Genes	ProteinDescriptions	ProteinNames	# Unique Total Peptides	% Change	Ratio	Condition Numerator	Condition Denominator	GO Cellular Component	GO Molecular Function	GO Biological Process
397	33447	HNP-006_BSEL_Feeds_D07 / HNP-006_Cytiva_Feeds_D07	P24527;P24527;P30349;P30349	P24527;P30349	-0.7277393505893459	0.7277393505893459	3.126238139903428e-05	0.0013271165039382	14	P24527;P30349	Lta4h	Leukotriene A-4 hydrolase	LKHA4_MOUSE;LKHA4_RAT	5	-39.61506176070646	0.6038493823929354	HNP-006_BSEL_Feeds_D07	HNP-006_Cytiva_Feeds_D07
492	36782	HNP-006_BSEL_Feeds_D07 / HNP-006_Cytiva_Feeds_D07	Q61425;Q61425	Q61425	-1.0387981229261232	1.0387981229261232	3.955964661836905e-05	0.0015270821606211	14	Q61425	Hadh	Hydroxyacyl-coenzyme A dehydrogenase, mitochondrial	HCDH_MOUSE	4	-51.32672089111208	0.4867327910888792	HNP-006_BSEL_Feeds_D07	HNP-006_Cytiva_Feeds_D07
884	58738	HNP-006_BSEL_Feeds_D07 / HNP-006_Cytiva_Feeds_D07	Q3T0R7;Q3T0R7	Q3T0R7	-0.9092714369309128	0.9092714369309128	0.0001191016445569	0.0028790443641037	14	Q3T0R7	ACAA2	3-ketoacyl-CoA thiolase, mitochondrial	THIM_BOVIN	4	-46.754608666533294	0.5324539133346671	HNP-006_BSEL_Feeds_D07	HNP-006_Cytiva_Feeds_D07
898	59612	HNP-006_BSEL_Feeds_D07 / HNP-006_Cytiva_Feeds_D07	Q62465;Q62465	Q62465	-0.7566640480969741	0.7566640480969741	0.0001233010527688	0.002936778656849	14	Q62465	Vat1	Synaptic vesicle membrane protein VAT-1 homolog	VAT1_MOUSE	1	-40.813668144205536	0.5918633185579446	HNP-006_BSEL_Feeds_D07	HNP-006_Cytiva_Feeds_D07
935	61258	HNP-006_BSEL_Feeds_D07 / HNP-006_Cytiva_Feeds_D07	P05386;P05386;Q56K14;Q56K14	P05386;Q56K14	-0.9800411196734572	0.9800411196734572	0.0001313609118584	0.0030446511882326	14	P05386;Q56K14	RPLP1	Large ribosomal subunit protein P1	RLA1_HUMAN;RLA1_BOVIN	5	-49.30347098283696	0.5069652901716304	HNP-006_BSEL_Feeds_D07	HNP-006_Cytiva_Feeds_D07
948	61898	HNP-006_BSEL_Feeds_D07 / HNP-006_Cytiva_Feeds_D07	Q9JI48;Q9JI48	Q9JI48	-0.8321010862391249	0.8321010862391249	0.000134500683396	0.0030853371718747	14	Q9JI48	Plac8	Placenta-specific gene 8 protein	PLAC8_MOUSE	1	-43.82894075995569	0.5617105924004431	HNP-006_BSEL_Feeds_D07	HNP-006_Cytiva_Feeds_D07
1091	70644	HNP-006_BSEL_Feeds_D07 / HNP-006_Cytiva_Feeds_D07	Q9Z1X1;Q9Z1X1	Q9Z1X1	-0.6305642550843271	0.6305642550843271	0.0001833932643225	0.0036860319799707	14	Q9Z1X1	Esyt1	Extended synaptotagmin-1	ESYT1_RAT	4	-35.4076262499757	0.645923737500243	HNP-006_BSEL_Feeds_D07	HNP-006_Cytiva_Feeds_D07
1319	89963	HNP-006_BSEL_Feeds_D07 / HNP-006_Cytiva_Feeds_D07	O88487;O88487;Q0III3;Q0III3;Q13409;Q13409;Q5NVM2;Q5NVM2;Q62871;Q62871	O88487;Q0III3;Q13409;Q5NVM2;Q62871	-0.7698153104331431	0.7698153104331431	0.0003203607769321	0.0050560998139387	14	O88487;Q0III3;Q13409;Q5NVM2;Q62871	Dync1i2;DYNC1I2;DYNC1I2;DYNC1I2;Dync1i2	Cytoplasmic dynein 1 intermediate chain 2	DC1I2_MOUSE;DC1I2_BOVIN;DC1I2_HUMAN;DC1I2_PONAB;DC1I2_RAT	5	-41.35074491419819	0.5864925508580181	HNP-006_BSEL_Feeds_D07	HNP-006_Cytiva_Feeds_D07
1377	93582	HNP-006_BSEL_Feeds_D07 / HNP-006_Cytiva_Feeds_D07	Q80W21;Q80W21	Q80W21	-0.6079100801653119	0.6079100801653119	0.0003512228440061	0.0053289658779768	14	Q80W21	Gstm7	Glutathione S-transferase Mu 7	GSTM7_MOUSE	2	-34.38534778880808	0.6561465221119192	HNP-006_BSEL_Feeds_D07	HNP-006_Cytiva_Feeds_D07
1424	97488	HNP-006_BSEL_Feeds_D07 / HNP-006_Cytiva_Feeds_D07	Q16555;Q16555;Q5R9Y6;Q5R9Y6	Q16555;Q5R9Y6	-0.6264455690381132	0.6264455690381132	0.0003876237248425	0.0056455750076382	12	Q16555;Q5R9Y6	DPYSL2	Dihydropyrimidinase-related protein 2	DPYL2_HUMAN;DPYL2_PONAB	1	-35.22296087766472	0.6477703912233528	HNP-006_BSEL_Feeds_D07	HNP-006_Cytiva_Feeds_D07
1433	98111	HNP-006_BSEL_Feeds_D07 / HNP-006_Cytiva_Feeds_D07	O75083;O75083	O75083	-0.649690739872266	0.649690739872266	0.0003929930219224	0.0056874796746742	14	O75083	WDR1	WD repeat-containing protein 1	WDR1_HUMAN	4	-36.258306251411696	0.637416937485883	HNP-006_BSEL_Feeds_D07	HNP-006_Cytiva_Feeds_D07
1461	100444	HNP-006_BSEL_Feeds_D07 / HNP-006_Cytiva_Feeds_D07	F1RFX9;F1RFX9;Q9CR62;Q9CR62	F1RFX9;Q9CR62	-0.6676827469960507	0.6676827469960507	0.000414557899531	0.0058601629973151	14	F1RFX9;Q9CR62	SLC25A11;Slc25a11	Mitochondrial 2-oxoglutarate/malate carrier protein	M2OM_PIG;M2OM_MOUSE	5	-37.0482995773688	0.629517004226312	HNP-006_BSEL_Feeds_D07	HNP-006_Cytiva_Feeds_D07
1507	105056	HNP-006_BSEL_Feeds_D07 / HNP-006_Cytiva_Feeds_D07	P46821;P46821	P46821	-0.5904366642661922	0.5904366642661922	0.0004592437616516	0.0062069095698689	14	P46821	MAP1B	Microtubule-associated protein 1B	MAP1B_HUMAN	4	-33.58581409226174	0.6641418590773825	HNP-006_BSEL_Feeds_D07	HNP-006_Cytiva_Feeds_D07
1523	106867	HNP-006_BSEL_Feeds_D07 / HNP-006_Cytiva_Feeds_D07	P50408;P50408;Q28029;Q28029;Q9D1K2;Q9D1K2	P50408;Q28029;Q9D1K2	-0.5802306926708624	0.5802306926708624	0.0004784705594257	0.00635716179263	14	P50408;Q28029;Q9D1K2	Atp6v1f;ATP6V1F;Atp6v1f	V-type proton ATPase subunit F	VATF_RAT;VATF_BOVIN;VATF_MOUSE	4	-33.114318402166255	0.6688568159783375	HNP-006_BSEL_Feeds_D07	HNP-006_Cytiva_Feeds_D07
1547	109239	HNP-006_BSEL_Feeds_D07 / HNP-006_Cytiva_Feeds_D07	O18751;O18751;P00489;P00489;P11217;P11217;P79334;P79334;Q8HXW4;Q8HXW4	O18751;P00489;P11217;P79334;Q8HXW4	-0.6453188610100747	0.6453188610100747	0.0005033256958688	0.0065422111764264	14	O18751;P00489;P11217;P79334;Q8HXW4	PYGM	Glycogen phosphorylase, muscle form;Glycogen phosphorylase, muscle form;Glycogen phosphorylase, muscle form;Glycogen phosphorylase, muscle form;Glycogen phosphorylase, muscle form	PYGM_SHEEP;PYGM_RABIT;PYGM_HUMAN;PYGM_BOVIN;PYGM_MACFA	1	-36.0648532911492	0.639351467088508	HNP-006_BSEL_Feeds_D07	HNP-006_Cytiva_Feeds_D07
1564	111062	HNP-006_BSEL_Feeds_D07 / HNP-006_Cytiva_Feeds_D07	P61211;P61211;P61212;P61212	P61211;P61212	-0.7605300270997096	0.7605300270997096	0.0005230573952419	0.0066869654602538	14	P61211;P61212	Arl1	ADP-ribosylation factor-like protein 1	ARL1_MOUSE;ARL1_RAT	9	-40.97205699908888	0.5902794300091112	HNP-006_BSEL_Feeds_D07	HNP-006_Cytiva_Feeds_D07
1565	111115	HNP-006_BSEL_Feeds_D07 / HNP-006_Cytiva_Feeds_D07	Q7TPR4;Q7TPR4;Q9Z1P2;Q9Z1P2	Q7TPR4;Q9Z1P2	-0.9418918937221882	0.9418918937221882	0.0005236008100974	0.0066907830759983	14	Q7TPR4;Q9Z1P2	Actn1	Alpha-actinin-1	ACTN1_MOUSE;ACTN1_RAT	1	-47.94501959685207	0.5205498040314793	HNP-006_BSEL_Feeds_D07	HNP-006_Cytiva_Feeds_D07
1595	114326	HNP-006_BSEL_Feeds_D07 / HNP-006_Cytiva_Feeds_D07	P04275;P04275	P04275	-1.0195133016691882	1.0195133016691882	0.0005588586081076	0.0069407549313675	14	P04275	VWF	von Willebrand factor	VWF_HUMAN	2	-50.67172651253025	0.4932827348746976	HNP-006_BSEL_Feeds_D07	HNP-006_Cytiva_Feeds_D07
1634	119415	HNP-006_BSEL_Feeds_D07 / HNP-006_Cytiva_Feeds_D07	Q06AV1;Q06AV1	Q06AV1	-0.6618860438142404	0.6618860438142404	0.0006169405144958	0.0073356208518374	14	Q06AV1	NNMT	Nicotinamide N-methyltransferase	NNMT_PIG	2	-36.7948528005188	0.632051471994812	HNP-006_BSEL_Feeds_D07	HNP-006_Cytiva_Feeds_D07
1689	126578	HNP-006_BSEL_Feeds_D07 / HNP-006_Cytiva_Feeds_D07	Q75Q41;Q75Q41	Q75Q41	-0.6648457307450828	0.6648457307450828	0.0007036350363848	0.0078930410552679	14	Q75Q41	Tomm22	Mitochondrial import receptor subunit TOM22 homolog	TOM22_RAT	2	-36.92438516160175	0.6307561483839825	HNP-006_BSEL_Feeds_D07	HNP-006_Cytiva_Feeds_D07
1697	127928	HNP-006_BSEL_Feeds_D07 / HNP-006_Cytiva_Feeds_D07	Q62165;Q62165	Q62165	-0.6520553586875593	0.6520553586875593	0.0007207826167176	0.0080000568160434	14	Q62165	Dag1	Dystroglycan 1	DAG1_MOUSE	3	-36.362695155781445	0.6363730484421856	HNP-006_BSEL_Feeds_D07	HNP-006_Cytiva_Feeds_D07
1700	128389	HNP-006_BSEL_Feeds_D07 / HNP-006_Cytiva_Feeds_D07	O95352;O95352;Q641Y5;Q641Y5;Q9D906;Q9D906	O95352;Q641Y5;Q9D906	-1.4032235174292078	1.4032235174292078	0.0007267395725758	0.0080371996699223	10	O95352;Q641Y5;Q9D906	ATG7;Atg7;Atg7	Ubiquitin-like modifier-activating enzyme ATG7	ATG7_HUMAN;ATG7_RAT;ATG7_MOUSE	1	-62.19165818607851	0.3780834181392148	HNP-006_BSEL_Feeds_D07	HNP-006_Cytiva_Feeds_D07
1833	147555	HNP-006_BSEL_Feeds_D07 / HNP-006_Cytiva_Feeds_D07	P31040;P31040;Q5R616;Q5R616	P31040;Q5R616	-0.6495531964460916	0.6495531964460916	0.0009946082979887	0.0095707688228697	14	P31040;Q5R616	SDHA	Succinate dehydrogenase [ubiquinone] flavoprotein subunit, mitochondrial;Succinate dehydrogenase [ubiquinone] flavoprotein subunit, mitochondrial	SDHA_HUMAN;SDHA_PONAB	2	-36.25222896644259	0.6374777103355741	HNP-006_BSEL_Feeds_D07	HNP-006_Cytiva_Feeds_D07
1859	151928	HNP-006_BSEL_Feeds_D07 / HNP-006_Cytiva_Feeds_D07	Q9UI26;Q9UI26	Q9UI26	-0.718169025015536	0.718169025015536	0.0010601392041982	0.0099079641227809	14	Q9UI26	IPO11	Importin-11	IPO11_HUMAN	5	-39.213157996617696	0.607868420033823	HNP-006_BSEL_Feeds_D07	HNP-006_Cytiva_Feeds_D07
1864	152435	HNP-006_BSEL_Feeds_D07 / HNP-006_Cytiva_Feeds_D07	Q62167;Q62167	Q62167	-0.6233411415892331	0.6233411415892331	0.0010685661692164	0.0099533827075694	14	Q62167	Ddx3x	ATP-dependent RNA helicase DDX3X	DDX3X_MOUSE	3	-35.08342193895634	0.6491657806104366	HNP-006_BSEL_Feeds_D07	HNP-006_Cytiva_Feeds_D07
1943	168600	HNP-006_BSEL_Feeds_D07 / HNP-006_Cytiva_Feeds_D07	Q13541;Q13541;Q60876;Q60876;Q62622;Q62622	Q13541;Q60876;Q62622	-0.9744792321739992	0.9744792321739992	0.0013354840629889	0.0112469078069649	14	Q13541;Q60876;Q62622	EIF4EBP1;Eif4ebp1;Eif4ebp1	Eukaryotic translation initiation factor 4E-binding protein 1	4EBP1_HUMAN;4EBP1_MOUSE;4EBP1_RAT	1	-49.10764816141982	0.5089235183858019	HNP-006_BSEL_Feeds_D07	HNP-006_Cytiva_Feeds_D07
1966	172700	HNP-006_BSEL_Feeds_D07 / HNP-006_Cytiva_Feeds_D07	Q6U6G5;Q6U6G5	Q6U6G5	-0.5989706996756792	0.5989706996756792	0.0014083319857396	0.0115789009321758	14	Q6U6G5	Zc3h15	Zinc finger CCCH domain-containing protein 15	ZC3HF_RAT	5	-33.977517083396066	0.6602248291660393	HNP-006_BSEL_Feeds_D07	HNP-006_Cytiva_Feeds_D07
2055	192173	HNP-006_BSEL_Feeds_D07 / HNP-006_Cytiva_Feeds_D07	P19096;P19096	P19096	-0.7625657556775483	0.7625657556775483	0.001787196731956	0.0132048927810779	14	P19096	Fasn	Fatty acid synthase	FAS_MOUSE	6	-41.05529020293628	0.5894470979706372	HNP-006_BSEL_Feeds_D07	HNP-006_Cytiva_Feeds_D07
2117	203642	HNP-006_BSEL_Feeds_D07 / HNP-006_Cytiva_Feeds_D07	Q09143;Q09143	Q09143	-0.6232955113752662	0.6232955113752662	0.0020328511170223	0.0141740262879538	14	Q09143	Slc7a1	High affinity cationic amino acid transporter 1	CTR1_MOUSE	4	-35.08136869547265	0.6491863130452735	HNP-006_BSEL_Feeds_D07	HNP-006_Cytiva_Feeds_D07
2150	210913	HNP-006_BSEL_Feeds_D07 / HNP-006_Cytiva_Feeds_D07	P08430;P08430	P08430	-0.6035983605463954	0.6035983605463954	0.002198655065232	0.0148015911637992	14	P08430	Ugt1a6	UDP-glucuronosyltransferase 1-6	UD16_RAT	7	-34.188954815922735	0.6581104518407727	HNP-006_BSEL_Feeds_D07	HNP-006_Cytiva_Feeds_D07
2152	211755	HNP-006_BSEL_Feeds_D07 / HNP-006_Cytiva_Feeds_D07	Q9R233;Q9R233	Q9R233	-1.014843274961038	1.014843274961038	0.0022195098681358	0.0148825939963337	14	Q9R233	Tapbp	Tapasin	TPSN_MOUSE	1	-50.511791392996194	0.494882086070038	HNP-006_BSEL_Feeds_D07	HNP-006_Cytiva_Feeds_D07
2176	217446	HNP-006_BSEL_Feeds_D07 / HNP-006_Cytiva_Feeds_D07	Q5R5S4;Q5R5S4;Q99460;Q99460	Q5R5S4;Q99460	-0.8632418206576726	0.8632418206576726	0.0023546322278143	0.0153754137376421	14	Q5R5S4;Q99460	PSMD1	26S proteasome non-ATPase regulatory subunit 1	PSMD1_PONAB;PSMD1_HUMAN	1	-45.02840749684503	0.5497159250315498	HNP-006_BSEL_Feeds_D07	HNP-006_Cytiva_Feeds_D07
2201	225438	HNP-006_BSEL_Feeds_D07 / HNP-006_Cytiva_Feeds_D07	Q91VM9;Q91VM9	Q91VM9	-0.5845542393890185	0.5845542393890185	0.0025486033163493	0.016052044019348	14	Q91VM9	Ppa2	Inorganic pyrophosphatase 2, mitochondrial	IPYR2_MOUSE	2	-33.31446498430738	0.6668553501569262	HNP-006_BSEL_Feeds_D07	HNP-006_Cytiva_Feeds_D07
2226	232301	HNP-006_BSEL_Feeds_D07 / HNP-006_Cytiva_Feeds_D07	O88746;O88746	O88746	-0.7827627222478424	0.7827627222478424	0.0027171814914671	0.0166079658985337	14	O88746	Tom1	Target of Myb1 membrane trafficking protein	TOM1_MOUSE	4	-41.87473564067646	0.5812526435932354	HNP-006_BSEL_Feeds_D07	HNP-006_Cytiva_Feeds_D07
2229	233033	HNP-006_BSEL_Feeds_D07 / HNP-006_Cytiva_Feeds_D07	P13383;P13383	P13383	-0.5910260933741198	0.5910260933741198	0.0027350194616976	0.016664670062001	14	P13383	Ncl	Nucleolin	NUCL_RAT	1	-33.61294280447973	0.6638705719552027	HNP-006_BSEL_Feeds_D07	HNP-006_Cytiva_Feeds_D07
2264	243680	HNP-006_BSEL_Feeds_D07 / HNP-006_Cytiva_Feeds_D07	A6QLU7;A6QLU7	A6QLU7	-0.6103555334037909	0.6103555334037909	0.0030144661675236	0.0175648850073803	14	A6QLU7	TCAF2	TRPM8 channel-associated factor 2	TCAF2_BOVIN	1	-34.496474287120904	0.655035257128791	HNP-006_BSEL_Feeds_D07	HNP-006_Cytiva_Feeds_D07
2278	248188	HNP-006_BSEL_Feeds_D07 / HNP-006_Cytiva_Feeds_D07	Q4U471;Q4U471	Q4U471	-0.6219587004381263	0.6219587004381263	0.0031356715460413	0.0179392742105314	12	Q4U471	CALU	Calumenin	CALU_MESAU	2	-35.02118677649272	0.6497881322350728	HNP-006_BSEL_Feeds_D07	HNP-006_Cytiva_Feeds_D07
2353	275493	HNP-006_BSEL_Feeds_D07 / HNP-006_Cytiva_Feeds_D07	Q5RK27;Q5RK27;Q9WVL3;Q9WVL3	Q5RK27;Q9WVL3	-0.6848339920291483	0.6848339920291483	0.0039361617818288	0.020287005312984	10	Q5RK27;Q9WVL3	Slc12a7	Solute carrier family 12 member 7	S12A7_RAT;S12A7_MOUSE	3	-37.79225962930504	0.6220774037069496	HNP-006_BSEL_Feeds_D07	HNP-006_Cytiva_Feeds_D07
2361	277533	HNP-006_BSEL_Feeds_D07 / HNP-006_Cytiva_Feeds_D07	P84817;P84817;Q9CQ92;Q9CQ92	P84817;Q9CQ92	-0.6284182011655357	0.6284182011655357	0.003999752088901	0.0204632495957574	14	P84817;Q9CQ92	Fis1	Mitochondrial fission 1 protein	FIS1_RAT;FIS1_MOUSE	2	-35.311471578438244	0.6468852842156175	HNP-006_BSEL_Feeds_D07	HNP-006_Cytiva_Feeds_D07
2362	277902	HNP-006_BSEL_Feeds_D07 / HNP-006_Cytiva_Feeds_D07	P49588;P49588	P49588	-0.7357196626474245	0.7357196626474245	0.0040119296546211	0.0204981968332132	14	P49588	AARS1	Alanine--tRNA ligase, cytoplasmic	SYAC_HUMAN	1	-39.94816078352261	0.6005183921647739	HNP-006_BSEL_Feeds_D07	HNP-006_Cytiva_Feeds_D07
2388	287351	HNP-006_BSEL_Feeds_D07 / HNP-006_Cytiva_Feeds_D07	P00352;P00352;Q8HYE4;Q8HYE4	P00352;Q8HYE4	-0.9316300732332836	0.9316300732332836	0.004316775006163	0.0213303832853145	14	P00352;Q8HYE4	ALDH1A1	Aldehyde dehydrogenase 1A1	AL1A1_HUMAN;AL1A1_MACFA	1	-47.5734350582248	0.524265649417752	HNP-006_BSEL_Feeds_D07	HNP-006_Cytiva_Feeds_D07
2417	303557	HNP-006_BSEL_Feeds_D07 / HNP-006_Cytiva_Feeds_D07	Q9Z1A6;Q9Z1A6	Q9Z1A6	-1.021766974162712	1.021766974162712	0.0048655243548784	0.0227585026319206	14	Q9Z1A6	Hdlbp	Vigilin	VIGLN_RAT	2	-50.74872337224203	0.4925127662775796	HNP-006_BSEL_Feeds_D07	HNP-006_Cytiva_Feeds_D07
2454	317932	HNP-006_BSEL_Feeds_D07 / HNP-006_Cytiva_Feeds_D07	P08753;P08753	P08753	-0.6096345460245527	0.6096345460245527	0.0053734807972357	0.0239979070086568	14	P08753	Gnai3	Guanine nucleotide-binding protein G(i) subunit alpha-3	GNAI3_RAT	7	-34.46373069483635	0.6553626930516365	HNP-006_BSEL_Feeds_D07	HNP-006_Cytiva_Feeds_D07
2461	319832	HNP-006_BSEL_Feeds_D07 / HNP-006_Cytiva_Feeds_D07	Q99J45;Q99J45	Q99J45	-0.6439896552024357	0.6439896552024357	0.0054436938089737	0.0241672934066871	14	Q99J45	Nrbp1	Nuclear receptor-binding protein	NRBP_MOUSE	7	-36.00592044197711	0.6399407955802289	HNP-006_BSEL_Feeds_D07	HNP-006_Cytiva_Feeds_D07
2464	322409	HNP-006_BSEL_Feeds_D07 / HNP-006_Cytiva_Feeds_D07	Q2T9Y6;Q2T9Y6	Q2T9Y6	-0.5967215349386498	0.5967215349386498	0.0055386178032817	0.024392047143058	14	Q2T9Y6	GCLM	Glutamate--cysteine ligase regulatory subunit	GSH0_BOVIN	3	-33.87450761240584	0.6612549238759416	HNP-006_BSEL_Feeds_D07	HNP-006_Cytiva_Feeds_D07
2473	328041	HNP-006_BSEL_Feeds_D07 / HNP-006_Cytiva_Feeds_D07	P59764;P59764	P59764	-0.8528693588933218	0.8528693588933218	0.0057471019102911	0.0248758029420954	12	P59764	Dock4	Dedicator of cytokinesis protein 4	DOCK4_MOUSE	1	-44.63175721379668	0.5536824278620333	HNP-006_BSEL_Feeds_D07	HNP-006_Cytiva_Feeds_D07
2478	329994	HNP-006_BSEL_Feeds_D07 / HNP-006_Cytiva_Feeds_D07	Q92626;Q92626	Q92626	-0.9535693538807828	0.9535693538807828	0.0058213948955978	0.0250482764911827	14	Q92626	PXDN	Peroxidasin homolog	PXDN_HUMAN	4	-48.36466231870368	0.5163533768129632	HNP-006_BSEL_Feeds_D07	HNP-006_Cytiva_Feeds_D07
2486	331916	HNP-006_BSEL_Feeds_D07 / HNP-006_Cytiva_Feeds_D07	Q9Z2C4;Q9Z2C4	Q9Z2C4	-0.7802009319117801	0.7802009319117801	0.0058952012257015	0.025219413909909	10	Q9Z2C4	Mtmr1	Myotubularin-related protein 1	MTMR1_MOUSE	1	-41.771431047893	0.5822856895210701	HNP-006_BSEL_Feeds_D07	HNP-006_Cytiva_Feeds_D07
2514	347139	HNP-006_BSEL_Feeds_D07 / HNP-006_Cytiva_Feeds_D07	P47860;P47860	P47860	-0.8722239128674636	0.8722239128674636	0.0064908049898759	0.0265492078869775	14	P47860	Pfkp	ATP-dependent 6-phosphofructokinase, platelet type	PFKAP_RAT	3	-45.36959259200979	0.5463040740799021	HNP-006_BSEL_Feeds_D07	HNP-006_Cytiva_Feeds_D07
2517	348645	HNP-006_BSEL_Feeds_D07 / HNP-006_Cytiva_Feeds_D07	Q24K02;Q24K02	Q24K02	-0.6611828291198666	0.6611828291198666	0.0065493062799221	0.0266724233498744	14	Q24K02	IDE	Insulin-degrading enzyme	IDE_BOVIN	1	-36.76403712489196	0.6323596287510804	HNP-006_BSEL_Feeds_D07	HNP-006_Cytiva_Feeds_D07
2521	349437	HNP-006_BSEL_Feeds_D07 / HNP-006_Cytiva_Feeds_D07	Q9R0H0;Q9R0H0	Q9R0H0	-0.6171904126385348	0.6171904126385348	0.006581532842999	0.0267432724770201	12	Q9R0H0	Acox1	Peroxisomal acyl-coenzyme A oxidase 1	ACOX1_MOUSE	1	-34.806068359729416	0.6519393164027059	HNP-006_BSEL_Feeds_D07	HNP-006_Cytiva_Feeds_D07
2559	370336	HNP-006_BSEL_Feeds_D07 / HNP-006_Cytiva_Feeds_D07	Q5E948;Q5E948	Q5E948	-0.733618411332248	0.733618411332248	0.0074636230142066	0.028616053461107	14	Q5E948	Ociad1	OCIA domain-containing protein 1	OCAD1_BOVIN	3	-39.8606329698145	0.601393670301855	HNP-006_BSEL_Feeds_D07	HNP-006_Cytiva_Feeds_D07
2600	394420	HNP-006_BSEL_Feeds_D07 / HNP-006_Cytiva_Feeds_D07	P61981;P61981;P61982;P61982;P61983;P61983;P68252;P68252;Q5RC20;Q5RC20	P61981;P61982;P61983;P68252;Q5RC20	-0.6252924606245767	0.6252924606245767	0.0085309635719904	0.0307109324606884	14	P61981;P61982;P61983;P68252;Q5RC20	YWHAG;Ywhag;Ywhag;YWHAG;YWHAG	14-3-3 protein gamma	1433G_HUMAN;1433G_MOUSE;1433G_RAT;1433G_BOVIN;1433G_PONAB	6	-35.17116558793807	0.6482883441206193	HNP-006_BSEL_Feeds_D07	HNP-006_Cytiva_Feeds_D07
2603	395787	HNP-006_BSEL_Feeds_D07 / HNP-006_Cytiva_Feeds_D07	Q15012;Q15012;Q4R4I5;Q4R4I5;Q5RAH0;Q5RAH0;Q6P501;Q6P501	Q15012;Q4R4I5;Q5RAH0;Q6P501	-0.7237095945434784	0.7237095945434784	0.0085919021350761	0.0308238744263594	14	Q15012;Q4R4I5;Q5RAH0;Q6P501	LAPTM4A;LAPTM4A;LAPTM4A;Laptm4a	Lysosomal-associated transmembrane protein 4A	LAP4A_HUMAN;LAP4A_MACFA;LAP4A_PONAB;LAP4A_RAT	1	-39.44615792084677	0.6055384207915323	HNP-006_BSEL_Feeds_D07	HNP-006_Cytiva_Feeds_D07
2626	409302	HNP-006_BSEL_Feeds_D07 / HNP-006_Cytiva_Feeds_D07	Q9D1H7;Q9D1H7	Q9D1H7	-0.6580829805812185	0.6580829805812185	0.0092395685230198	0.0320528642742655	14	Q9D1H7	Get4	Golgi to ER traffic protein 4 homolog	GET4_MOUSE	2	-36.62801901724117	0.6337198098275882	HNP-006_BSEL_Feeds_D07	HNP-006_Cytiva_Feeds_D07
2641	418049	HNP-006_BSEL_Feeds_D07 / HNP-006_Cytiva_Feeds_D07	Q9NY33;Q9NY33	Q9NY33	-0.8224475032875835	0.8224475032875835	0.0096639100418546	0.032823266452839	14	Q9NY33	DPP3	Dipeptidyl peptidase 3	DPP3_HUMAN	1	-43.451820011899656	0.5654817998810034	HNP-006_BSEL_Feeds_D07	HNP-006_Cytiva_Feeds_D07
2650	423367	HNP-006_BSEL_Feeds_D07 / HNP-006_Cytiva_Feeds_D07	Q3B7Z2;Q3B7Z2	Q3B7Z2	-0.7133350956558675	0.7133350956558675	0.0099373108791568	0.033327875613677	14	Q3B7Z2	Osbp	Oxysterol-binding protein 1	OSBP1_MOUSE	1	-39.00914251534992	0.6099085748465009	HNP-006_BSEL_Feeds_D07	HNP-006_Cytiva_Feeds_D07
2651	424360	HNP-006_BSEL_Feeds_D07 / HNP-006_Cytiva_Feeds_D07	Q8BG81;Q8BG81	Q8BG81	-0.601017408717413	0.601017408717413	0.0099873331462211	0.033417289429644	14	Q8BG81	Poldip3	Polymerase delta-interacting protein 3	PDIP3_MOUSE	1	-34.07111483107676	0.6592888516892323	HNP-006_BSEL_Feeds_D07	HNP-006_Cytiva_Feeds_D07
2694	449553	HNP-006_BSEL_Feeds_D07 / HNP-006_Cytiva_Feeds_D07	Q5RC59;Q5RC59;Q96K17;Q96K17;Q9CQH7;Q9CQH7	Q5RC59;Q96K17;Q9CQH7	-0.9037427938540724	0.9037427938540724	0.0112869459794572	0.0356491338259137	14	Q5RC59;Q96K17;Q9CQH7	BTF3L4;BTF3L4;Btf3l4	Transcription factor BTF3 homolog 4	BT3L4_PONAB;BT3L4_HUMAN;BT3L4_MOUSE	6	-46.55017216186705	0.5344982783813295	HNP-006_BSEL_Feeds_D07	HNP-006_Cytiva_Feeds_D07
2699	452822	HNP-006_BSEL_Feeds_D07 / HNP-006_Cytiva_Feeds_D07	O55052;O55052	O55052	-0.7027105472070428	0.7027105472070428	0.0114681573961178	0.0359602179006652	14	O55052	MIF	Macrophage migration inhibitory factor	MIF_MERUN	4	-38.55832496287716	0.6144167503712284	HNP-006_BSEL_Feeds_D07	HNP-006_Cytiva_Feeds_D07
2702	454292	HNP-006_BSEL_Feeds_D07 / HNP-006_Cytiva_Feeds_D07	P84089;P84089;P84090;P84090;Q3SZC0;Q3SZC0	P84089;P84090;Q3SZC0	-0.6704255006469422	0.6704255006469422	0.0115480779825548	0.0360938650318087	14	P84089;P84090;Q3SZC0	Erh;ERH;ERH	Enhancer of rudimentary homolog	ERH_MOUSE;ERH_HUMAN;ERH_BOVIN	3	-37.16786537579142	0.6283213462420858	HNP-006_BSEL_Feeds_D07	HNP-006_Cytiva_Feeds_D07
2705	456171	HNP-006_BSEL_Feeds_D07 / HNP-006_Cytiva_Feeds_D07	Q66HC7;Q66HC7	Q66HC7	-1.0420112017442196	1.0420112017442196	0.0116497071410016	0.0362613415711112	12	Q66HC7	Supt20h	Transcription factor SPT20 homolog	SP20H_RAT	2	-51.435002305239095	0.485649976947609	HNP-006_BSEL_Feeds_D07	HNP-006_Cytiva_Feeds_D07
2738	475245	HNP-006_BSEL_Feeds_D07 / HNP-006_Cytiva_Feeds_D07	Q62786;Q62786;Q9WV91;Q9WV91	Q62786;Q9WV91	-0.6359390773164184	0.6359390773164184	0.0127230029949054	0.0380124339575532	14	Q62786;Q9WV91	Ptgfrn	Prostaglandin F2 receptor negative regulator	FPRP_RAT;FPRP_MOUSE	6	-35.647820203601896	0.643521797963981	HNP-006_BSEL_Feeds_D07	HNP-006_Cytiva_Feeds_D07
2746	483900	HNP-006_BSEL_Feeds_D07 / HNP-006_Cytiva_Feeds_D07	Q99MW1;Q99MW1	Q99MW1	-0.9691729272929488	0.9691729272929488	0.0132287362063134	0.0388167566873545	10	Q99MW1	Stk31	Serine/threonine-protein kinase 31	STK31_MOUSE	1	-48.92011887346158	0.5107988112653842	HNP-006_BSEL_Feeds_D07	HNP-006_Cytiva_Feeds_D07
2747	484326	HNP-006_BSEL_Feeds_D07 / HNP-006_Cytiva_Feeds_D07	Q6URW6;Q6URW6	Q6URW6	-1.1130673474903474	1.1130673474903474	0.0132563677456106	0.0388635984557066	14	Q6URW6	Myh14	Myosin-14	MYH14_MOUSE	2	-53.76899428769381	0.4623100571230619	HNP-006_BSEL_Feeds_D07	HNP-006_Cytiva_Feeds_D07
2752	486825	HNP-006_BSEL_Feeds_D07 / HNP-006_Cytiva_Feeds_D07	Q2TBU5;Q2TBU5;Q8C5P5;Q8C5P5	Q2TBU5;Q8C5P5	-1.044349565191131	1.044349565191131	0.0134072470784904	0.0391040827896858	8	Q2TBU5;Q8C5P5	NT5DC1;Nt5dc1	5'-nucleotidase domain-containing protein 1	NT5D1_BOVIN;NT5D1_MOUSE	1	-51.513654154068654	0.4848634584593134	HNP-006_BSEL_Feeds_D07	HNP-006_Cytiva_Feeds_D07
2764	498042	HNP-006_BSEL_Feeds_D07 / HNP-006_Cytiva_Feeds_D07	O35796;O35796	O35796	-0.5995116081423295	0.5995116081423295	0.0140847817744735	0.0401548957173532	14	O35796	C1qbp	Complement component 1 Q subcomponent-binding protein, mitochondrial	C1QBP_RAT	4	-34.00226619881243	0.6599773380118757	HNP-006_BSEL_Feeds_D07	HNP-006_Cytiva_Feeds_D07
2801	531310	HNP-006_BSEL_Feeds_D07 / HNP-006_Cytiva_Feeds_D07	Q3T100;Q3T100	Q3T100	-0.8044759849742272	0.8044759849742272	0.0162017993651622	0.0432983504879926	14	Q3T100	MGST3	Glutathione S-transferase 3, mitochondrial	MGST3_BOVIN	2	-42.7429988850475	0.572570011149525	HNP-006_BSEL_Feeds_D07	HNP-006_Cytiva_Feeds_D07
2812	537999	HNP-006_BSEL_Feeds_D07 / HNP-006_Cytiva_Feeds_D07	Q9JJ80;Q9JJ80	Q9JJ80	-0.6223183524193555	0.6223183524193555	0.016647078846235	0.0439351840004264	14	Q9JJ80	Rpf2	Ribosome production factor 2 homolog	RPF2_MOUSE	3	-35.03738344006292	0.6496261655993708	HNP-006_BSEL_Feeds_D07	HNP-006_Cytiva_Feeds_D07
2827	548665	HNP-006_BSEL_Feeds_D07 / HNP-006_Cytiva_Feeds_D07	Q64462;Q64462	Q64462	-1.110493154455208	1.110493154455208	0.0173651835550473	0.0449389579678592	14	Q64462	Cyp4b1	Cytochrome P450 4B1	CP4B1_MOUSE	1	-53.686430915003314	0.4631356908499668	HNP-006_BSEL_Feeds_D07	HNP-006_Cytiva_Feeds_D07
2829	550427	HNP-006_BSEL_Feeds_D07 / HNP-006_Cytiva_Feeds_D07	P56212;P56212;Q712U5;Q712U5	P56212;Q712U5	-0.6272282593844932	0.6272282593844932	0.0174870577447268	0.0451101541207477	14	P56212;Q712U5	Arpp19	cAMP-regulated phosphoprotein 19	ARP19_MOUSE;ARP19_RAT	4	-35.25809416035286	0.6474190583964714	HNP-006_BSEL_Feeds_D07	HNP-006_Cytiva_Feeds_D07
2862	580757	HNP-006_BSEL_Feeds_D07 / HNP-006_Cytiva_Feeds_D07	P19854;P19854	P19854	-0.6500435499779965	0.6500435499779965	0.0196295920129797	0.0479924829964388	14	P19854	ADH5	Alcohol dehydrogenase class-3	ADHX_HORSE	2	-36.2738923340541	0.637261076659459	HNP-006_BSEL_Feeds_D07	HNP-006_Cytiva_Feeds_D07
2871	586739	HNP-006_BSEL_Feeds_D07 / HNP-006_Cytiva_Feeds_D07	O88441;O88441	O88441	-0.8035135391219002	0.8035135391219002	0.0200552983070491	0.0485332189541271	14	O88441	Mtx2	Metaxin-2	MTX2_MOUSE	4	-42.70478904368488	0.5729521095631512	HNP-006_BSEL_Feeds_D07	HNP-006_Cytiva_Feeds_D07
