## Supplementary material for "Fatty Acid β-oxidation and Ferroptosis Define a Survival-Productivity Trade Off in CHO fed-Batch Bioreactors": HNP-006_Cytiva_Feeds_D07_vs_HNP-006_BSEL_Feeds_D07_UPREGULATED.tsv

	Unnamed: 0	Comparison (group1/group2)	Group	ProteinGroups	AVG Log2 Ratio	Absolute AVG Log2 Ratio	Pvalue	Qvalue	# of Ratios	UniProtIds	Genes	ProteinDescriptions	ProteinNames	# Unique Total Peptides	% Change	Ratio	Condition Numerator	Condition Denominator	GO Cellular Component	GO Molecular Function	GO Biological Process
0	1353	HNP-006_BSEL_Feeds_D07 / HNP-006_Cytiva_Feeds_D07	Q9QZK5;Q9QZK5;Q9R118;Q9R118	Q9QZK5;Q9R118	0.6664155718293755	0.6664155718293755	2.0053272218632285e-08	2.102924750124929e-05	14	Q9QZK5;Q9R118	Htra1	Serine protease HTRA1	HTRA1_RAT;HTRA1_MOUSE	12	58.71247957163246	1.5871247957163246	HNP-006_BSEL_Feeds_D07	HNP-006_Cytiva_Feeds_D07
21	6619	HNP-006_BSEL_Feeds_D07 / HNP-006_Cytiva_Feeds_D07	Q0V8B6;Q0V8B6	Q0V8B6	0.9384194721558756	0.9384194721558756	6.734631201538569e-07	0.0001444484799668	12	Q0V8B6	TPP1	Tripeptidyl-peptidase 1	TPP1_BOVIN	1	91.64275681499664	1.9164275681499665	HNP-006_BSEL_Feeds_D07	HNP-006_Cytiva_Feeds_D07
67	12451	HNP-006_BSEL_Feeds_D07 / HNP-006_Cytiva_Feeds_D07	Q15257;Q15257	Q15257	0.6665599749406037	0.6665599749406037	2.9125113859489244e-06	0.0003321249847998	14	Q15257	PTPA	Serine/threonine-protein phosphatase 2A activator	PTPA_HUMAN	3	58.728366312918446	1.5872836631291845	HNP-006_BSEL_Feeds_D07	HNP-006_Cytiva_Feeds_D07
83	13823	HNP-006_BSEL_Feeds_D07 / HNP-006_Cytiva_Feeds_D07	Q9D0R4;Q9D0R4	Q9D0R4	0.6219312614861967	0.6219312614861967	3.733531293265116e-06	0.0003834804409899	14	Q9D0R4	Ddx56	Probable ATP-dependent RNA helicase DDX56	DDX56_MOUSE	2	53.89338945127662	1.5389338945127662	HNP-006_BSEL_Feeds_D07	HNP-006_Cytiva_Feeds_D07
89	14306	HNP-006_BSEL_Feeds_D07 / HNP-006_Cytiva_Feeds_D07	Q08DR0;Q08DR0;Q5R5Z2;Q5R5Z2;Q8IWS0;Q8IWS0;Q9D4J7;Q9D4J7	Q08DR0;Q5R5Z2;Q8IWS0;Q9D4J7	1.6205628868952529	1.6205628868952529	4.04077964038168e-06	0.0004009577442678	12	Q08DR0;Q5R5Z2;Q8IWS0;Q9D4J7	PHF6;PHF6;PHF6;Phf6	PHD finger protein 6	PHF6_BOVIN;PHF6_PONAB;PHF6_HUMAN;PHF6_MOUSE	2	207.49498616513864	3.0749498616513864	HNP-006_BSEL_Feeds_D07	HNP-006_Cytiva_Feeds_D07
160	19368	HNP-006_BSEL_Feeds_D07 / HNP-006_Cytiva_Feeds_D07	A2SW69;A2SW69;P04272;P04272;Q2Q1M6;Q2Q1M6	A2SW69;P04272;Q2Q1M6	0.635808210028803	0.635808210028803	8.332465164313305e-06	0.0006108343549939	14	A2SW69;P04272;Q2Q1M6	ANXA2	Annexin A2	ANXA2_SHEEP;ANXA2_BOVIN;ANXA2_CEREL	2	55.38079626614023	1.5538079626614023	HNP-006_BSEL_Feeds_D07	HNP-006_Cytiva_Feeds_D07
186	21302	HNP-006_BSEL_Feeds_D07 / HNP-006_Cytiva_Feeds_D07	D3ZHP7;D3ZHP7;Q3U3Q1;Q3U3Q1;Q6PHR2;Q6PHR2	D3ZHP7;Q3U3Q1;Q6PHR2	0.6257467320602847	0.6257467320602847	1.0409084766068418e-05	0.0006937914209815	14	D3ZHP7;Q3U3Q1;Q6PHR2	Ulk3;Ulk3;ULK3	Serine/threonine-protein kinase ULK3	ULK3_RAT;ULK3_MOUSE;ULK3_HUMAN	1	54.30092729813269	1.543009272981327	HNP-006_BSEL_Feeds_D07	HNP-006_Cytiva_Feeds_D07
242	25195	HNP-006_BSEL_Feeds_D07 / HNP-006_Cytiva_Feeds_D07	P97829;P97829	P97829	0.7614921001110909	0.7614921001110909	1.5759929947476978e-05	0.0008881367285506	14	P97829	Cd47	Leukocyte surface antigen CD47	CD47_RAT	1	69.52430149552151	1.6952430149552151	HNP-006_BSEL_Feeds_D07	HNP-006_Cytiva_Feeds_D07
264	26979	HNP-006_BSEL_Feeds_D07 / HNP-006_Cytiva_Feeds_D07	Q02369;Q02369	Q02369	0.7105582075588669	0.7105582075588669	1.852362732171645e-05	0.0009748271996735	14	Q02369	NDUFB9	NADH dehydrogenase [ubiquinone] 1 beta subcomplex subunit 9	NDUB9_BOVIN	1	63.64371648988774	1.6364371648988774	HNP-006_BSEL_Feeds_D07	HNP-006_Cytiva_Feeds_D07
509	37512	HNP-006_BSEL_Feeds_D07 / HNP-006_Cytiva_Feeds_D07	Q9Y5B9;Q9Y5B9	Q9Y5B9	0.6239185194849947	0.6239185194849947	4.144669668190102e-05	0.0015688187195274	14	Q9Y5B9	SUPT16H	FACT complex subunit SPT16	SP16H_HUMAN	2	54.10551785611657	1.5410551785611657	HNP-006_BSEL_Feeds_D07	HNP-006_Cytiva_Feeds_D07
522	38099	HNP-006_BSEL_Feeds_D07 / HNP-006_Cytiva_Feeds_D07	O88653;O88653;Q5U204;Q5U204	O88653;Q5U204	0.7052067693810862	0.7052067693810862	4.30588383777355e-05	0.0016044536240123	10	O88653;Q5U204	Lamtor3	Ragulator complex protein LAMTOR3	LTOR3_MOUSE;LTOR3_RAT	1	63.03783165121612	1.6303783165121613	HNP-006_BSEL_Feeds_D07	HNP-006_Cytiva_Feeds_D07
526	38304	HNP-006_BSEL_Feeds_D07 / HNP-006_Cytiva_Feeds_D07	P18589;P18589;P18590;P18590;Q9WVP9;Q9WVP9	P18589;P18590;Q9WVP9	0.8169038043429229	0.8169038043429229	4.351489945235935e-05	0.0016130196763505	14	P18589;P18590;Q9WVP9	Mx2;Mx3;Mx2	Interferon-induced GTP-binding protein Mx2;Interferon-induced GTP-binding protein Mx3;Interferon-induced GTP-binding protein Mx2	MX2_RAT;MX3_RAT;MX2_MOUSE	1	76.16212833969954	1.7616212833969953	HNP-006_BSEL_Feeds_D07	HNP-006_Cytiva_Feeds_D07
542	39534	HNP-006_BSEL_Feeds_D07 / HNP-006_Cytiva_Feeds_D07	Q60759;Q60759	Q60759	0.9877596980685136	0.9877596980685136	4.693806330766567e-05	0.001686046871119	12	Q60759	Gcdh	Glutaryl-CoA dehydrogenase, mitochondrial	GCDH_MOUSE	1	98.31031191753988	1.9831031191753987	HNP-006_BSEL_Feeds_D07	HNP-006_Cytiva_Feeds_D07
565	41343	HNP-006_BSEL_Feeds_D07 / HNP-006_Cytiva_Feeds_D07	Q8K1P9;Q8K1P9;Q9JJE7;Q9JJE7	Q8K1P9;Q9JJE7	0.7115416275463646	0.7115416275463646	5.212540925168788e-05	0.001790201967592	14	Q8K1P9;Q9JJE7	Fads3	Fatty acid desaturase 3	FADS3_RAT;FADS3_MOUSE	1	63.755303040787695	1.637553030407877	HNP-006_BSEL_Feeds_D07	HNP-006_Cytiva_Feeds_D07
567	41518	HNP-006_BSEL_Feeds_D07 / HNP-006_Cytiva_Feeds_D07	Q32PI6;Q32PI6;Q9DCU6;Q9DCU6	Q32PI6;Q9DCU6	0.6958599377113327	0.6958599377113327	5.2680468370467136e-05	0.0018016062929812	14	Q32PI6;Q9DCU6	MRPL4;Mrpl4	Large ribosomal subunit protein uL4m	RM04_BOVIN;RM04_MOUSE	1	61.98496784994738	1.6198496784994738	HNP-006_BSEL_Feeds_D07	HNP-006_Cytiva_Feeds_D07
618	43753	HNP-006_BSEL_Feeds_D07 / HNP-006_Cytiva_Feeds_D07	Q6AXQ5;Q6AXQ5	Q6AXQ5	0.8303721561230072	0.8303721561230072	5.954706836856104e-05	0.0019324121973392	14	Q6AXQ5	Pde12	2',5'-phosphodiesterase 12	PDE12_RAT	1	77.81439913647456	1.7781439913647457	HNP-006_BSEL_Feeds_D07	HNP-006_Cytiva_Feeds_D07
732	50320	HNP-006_BSEL_Feeds_D07 / HNP-006_Cytiva_Feeds_D07	Q3SWX2;Q3SWX2	Q3SWX2	0.7265766102493204	0.7265766102493204	8.292160505240554e-05	0.0023397830164484	12	Q3SWX2	ACOT9	Acyl-coenzyme A thioesterase 9, mitochondrial	ACOT9_BOVIN	1	65.47079514143044	1.6547079514143044	HNP-006_BSEL_Feeds_D07	HNP-006_Cytiva_Feeds_D07
808	54618	HNP-006_BSEL_Feeds_D07 / HNP-006_Cytiva_Feeds_D07	Q4AEE3;Q4AEE3	Q4AEE3	1.0495793358712977	1.0495793358712977	0.000100393792441	0.0026099154179369	14	Q4AEE3	DNASE1	Deoxyribonuclease-1	DNAS1_HORSE	1	106.99262061380745	2.0699262061380743	HNP-006_BSEL_Feeds_D07	HNP-006_Cytiva_Feeds_D07
891	59275	HNP-006_BSEL_Feeds_D07 / HNP-006_Cytiva_Feeds_D07	Q4KLY4;Q4KLY4;Q5R9J5;Q5R9J5;Q99496;Q99496;Q9CQJ4;Q9CQJ4	Q4KLY4;Q5R9J5;Q99496;Q9CQJ4	0.5922829233402762	0.5922829233402762	0.0001216016923364	0.0029129303677487	12	Q4KLY4;Q5R9J5;Q99496;Q9CQJ4	Rnf2;RNF2;RNF2;Rnf2	E3 ubiquitin-protein ligase RING2	RING2_RAT;RING2_PONAB;RING2_HUMAN;RING2_MOUSE	3	50.7630538249269	1.507630538249269	HNP-006_BSEL_Feeds_D07	HNP-006_Cytiva_Feeds_D07
903	60022	HNP-006_BSEL_Feeds_D07 / HNP-006_Cytiva_Feeds_D07	Q3ZCJ2;Q3ZCJ2	Q3ZCJ2	1.127022598308617	1.127022598308617	0.000125142778737	0.0029603245647987	14	Q3ZCJ2	AKR1A1	Aldo-keto reductase family 1 member A1	AK1A1_BOVIN	1	118.4075302478223	2.184075302478223	HNP-006_BSEL_Feeds_D07	HNP-006_Cytiva_Feeds_D07
1017	66487	HNP-006_BSEL_Feeds_D07 / HNP-006_Cytiva_Feeds_D07	A4FV54;A4FV54;P35280;P35280;P55258;P55258;P61006;P61006;P61007;P61007;P61028;P61028;P70550;P70550;Q2HJI8;Q2HJI8;Q4R5P1;Q4R5P1;Q5R4A3;Q5R4A3;Q5REC9;Q5REC9;Q92930;Q92930	A4FV54;P35280;P55258;P61006;P61007;P61028;P70550;Q2HJI8;Q4R5P1;Q5R4A3;Q5REC9;Q92930	0.7706675556529776	0.7706675556529776	0.0001588336120509	0.0033916974175712	14	A4FV54;P35280;P55258;P61006;P61007;P61028;P70550;Q2HJI8;Q4R5P1;Q5R4A3;Q5REC9;Q92930	RAB8A;Rab8a;Rab8a;RAB8A;RAB8A;Rab8b;Rab8b;RAB8B;RAB8A;RAB8A;RAB8B;RAB8B	Ras-related protein Rab-8A;Ras-related protein Rab-8A;Ras-related protein Rab-8A;Ras-related protein Rab-8A;Ras-related protein Rab-8A;Ras-related protein Rab-8B;Ras-related protein Rab-8B;Ras-related protein Rab-8B;Ras-related protein Rab-8A;Ras-related protein Rab-8A;Ras-related protein Rab-8B;Ras-related protein Rab-8B	RAB8A_BOVIN;RAB8A_RAT;RAB8A_MOUSE;RAB8A_HUMAN;RAB8A_CANLF;RAB8B_MOUSE;RAB8B_RAT;RAB8B_BOVIN;RAB8A_MACFA;RAB8A_PONAB;RAB8B_PONAB;RAB8B_HUMAN	1	70.6059018863212	1.706059018863212	HNP-006_BSEL_Feeds_D07	HNP-006_Cytiva_Feeds_D07
1047	68128	HNP-006_BSEL_Feeds_D07 / HNP-006_Cytiva_Feeds_D07	Q9D0M0;Q9D0M0	Q9D0M0	0.6526598744879026	0.6526598744879026	0.0001683085663289	0.003507771972484	14	Q9D0M0	Exosc7	Exosome complex exonuclease RRP42	EXOS7_MOUSE	1	57.20639154534874	1.5720639154534874	HNP-006_BSEL_Feeds_D07	HNP-006_Cytiva_Feeds_D07
1159	76014	HNP-006_BSEL_Feeds_D07 / HNP-006_Cytiva_Feeds_D07	Q96Q35;Q96Q35	Q96Q35	1.084214100298612	1.084214100298612	0.0002172743238701	0.0040588733143494	12	Q96Q35	FLACC1	Flagellum-associated coiled-coil domain-containing protein 1	FACC1_HUMAN	1	112.02201905242497	2.120220190524249	HNP-006_BSEL_Feeds_D07	HNP-006_Cytiva_Feeds_D07
1200	79117	HNP-006_BSEL_Feeds_D07 / HNP-006_Cytiva_Feeds_D07	P51572;P51572;Q5R8H3;Q5R8H3;Q61335;Q61335	P51572;Q5R8H3;Q61335	1.4748217566543482	1.4748217566543482	0.0002382181709785	0.0042752029188822	14	P51572;Q5R8H3;Q61335	BCAP31;BCAP31;Bcap31	B-cell receptor-associated protein 31	BAP31_HUMAN;BAP31_PONAB;BAP31_MOUSE	1	177.94930152421267	2.7794930152421267	HNP-006_BSEL_Feeds_D07	HNP-006_Cytiva_Feeds_D07
1266	85338	HNP-006_BSEL_Feeds_D07 / HNP-006_Cytiva_Feeds_D07	Q68DY1;Q68DY1	Q68DY1	0.9916241546753988	0.9916241546753988	0.0002835785702464	0.0047182918885343	14	Q68DY1	ZNF626	Zinc finger protein 626	ZN626_HUMAN	1	98.84222538002516	1.988422253800252	HNP-006_BSEL_Feeds_D07	HNP-006_Cytiva_Feeds_D07
1273	85982	HNP-006_BSEL_Feeds_D07 / HNP-006_Cytiva_Feeds_D07	P08169;P08169	P08169	1.326732071472594	1.326732071472594	0.0002885823340695	0.0047655246087061	12	P08169	IGF2R	Cation-independent mannose-6-phosphate receptor	MPRI_BOVIN	3	150.8338532443632	2.508338532443632	HNP-006_BSEL_Feeds_D07	HNP-006_Cytiva_Feeds_D07
1342	91353	HNP-006_BSEL_Feeds_D07 / HNP-006_Cytiva_Feeds_D07	P97874;P97874;Q99KY4;Q99KY4	P97874;Q99KY4	1.3277572012653338	1.3277572012653338	0.0003318682637329	0.0051582700517225	12	P97874;Q99KY4	Gak	Cyclin-G-associated kinase	GAK_RAT;GAK_MOUSE	1	151.0121505468516	2.510121505468516	HNP-006_BSEL_Feeds_D07	HNP-006_Cytiva_Feeds_D07
1347	91744	HNP-006_BSEL_Feeds_D07 / HNP-006_Cytiva_Feeds_D07	F1M5F3;F1M5F3;F1N2W9;F1N2W9;Q2KHI9;Q2KHI9;Q9NXL9;Q9NXL9	F1M5F3;F1N2W9;Q2KHI9;Q9NXL9	0.693026710556377	0.693026710556377	0.0003354106035054	0.0051910059959259	14	F1M5F3;F1N2W9;Q2KHI9;Q9NXL9	Mcm9;MCM9;Mcm9;MCM9	DNA helicase MCM9	MCM9_RAT;MCM9_BOVIN;MCM9_MOUSE;MCM9_HUMAN	1	61.66716689540653	1.6166716689540652	HNP-006_BSEL_Feeds_D07	HNP-006_Cytiva_Feeds_D07
1357	92446	HNP-006_BSEL_Feeds_D07 / HNP-006_Cytiva_Feeds_D07	Q32PB0;Q32PB0	Q32PB0	0.693725143454028	0.693725143454028	0.0003413365302985	0.0052426044836262	14	Q32PB0	SSBP1	Single-stranded DNA-binding protein, mitochondrial	SSBP_BOVIN	1	61.74545163385877	1.6174545163385876	HNP-006_BSEL_Feeds_D07	HNP-006_Cytiva_Feeds_D07
1390	94442	HNP-006_BSEL_Feeds_D07 / HNP-006_Cytiva_Feeds_D07	Q920L2;Q920L2	Q920L2	0.6627852375042687	0.6627852375042687	0.0003590891460832	0.0053986990709177	12	Q920L2	Sdha	Succinate dehydrogenase [ubiquinone] flavoprotein subunit, mitochondrial	SDHA_RAT	1	58.31360453734784	1.5831360453734784	HNP-006_BSEL_Feeds_D07	HNP-006_Cytiva_Feeds_D07
1447	99308	HNP-006_BSEL_Feeds_D07 / HNP-006_Cytiva_Feeds_D07	Q2PG46;Q2PG46;Q2TBQ0;Q2TBQ0;Q5R4V9;Q5R4V9;Q811P6;Q811P6;Q8JZM0;Q8JZM0;Q8WVM0;Q8WVM0	Q2PG46;Q2TBQ0;Q5R4V9;Q811P6;Q8JZM0;Q8WVM0	1.586223655931436	1.586223655931436	0.0004038068695752	0.0057734826955616	14	Q2PG46;Q2TBQ0;Q5R4V9;Q811P6;Q8JZM0;Q8WVM0	TFB1M;TFB1M;TFB1M;Tfb1m;Tfb1m;TFB1M	Dimethyladenosine transferase 1, mitochondrial;Mitochondrial dimethyladenosine transferase 1;Dimethyladenosine transferase 1, mitochondrial;Dimethyladenosine transferase 1, mitochondrial;Dimethyladenosine transferase 1, mitochondrial;Dimethyladenosine transferase 1, mitochondrial	TFB1M_MACFA;TFB1M_BOVIN;TFB1M_PONAB;TFB1M_RAT;TFB1M_MOUSE;TFB1M_HUMAN	1	200.26236451186	3.0026236451186	HNP-006_BSEL_Feeds_D07	HNP-006_Cytiva_Feeds_D07
1470	101023	HNP-006_BSEL_Feeds_D07 / HNP-006_Cytiva_Feeds_D07	O35296;O35296	O35296	1.105491232854317	1.105491232854317	0.0004203455571875	0.0059078973394847	10	O35296	HSD3B3	NADPH-dependent 3-keto-steroid reductase HSD3B3	3BHS3_MESAU	2	115.1721310132296	2.151721310132296	HNP-006_BSEL_Feeds_D07	HNP-006_Cytiva_Feeds_D07
1553	109696	HNP-006_BSEL_Feeds_D07 / HNP-006_Cytiva_Feeds_D07	O43504;O43504;Q3SZ68;Q3SZ68;Q66X52;Q66X52	O43504;Q3SZ68;Q66X52	0.6053765186349469	0.6053765186349469	0.0005079586982256	0.0065748710368349	12	O43504;Q3SZ68;Q66X52	LAMTOR5	Ragulator complex protein LAMTOR5	LTOR5_HUMAN;LTOR5_BOVIN;LTOR5_PIG	1	52.13757543837552	1.5213757543837552	HNP-006_BSEL_Feeds_D07	HNP-006_Cytiva_Feeds_D07
1559	110261	HNP-006_BSEL_Feeds_D07 / HNP-006_Cytiva_Feeds_D07	Q60HF8;Q60HF8	Q60HF8	0.8732914848064303	0.8732914848064303	0.0005138412633801	0.0066170286937237	12	Q60HF8	FUCA1	Tissue alpha-L-fucosidase	FUCO_MACFA	1	83.18374433159225	1.8318374433159224	HNP-006_BSEL_Feeds_D07	HNP-006_Cytiva_Feeds_D07
1560	110680	HNP-006_BSEL_Feeds_D07 / HNP-006_Cytiva_Feeds_D07	B0BNM9;B0BNM9;Q9JL62;Q9JL62	B0BNM9;Q9JL62	0.7214264969874039	0.7214264969874039	0.0005183769850384	0.0066494637760821	10	B0BNM9;Q9JL62	GLTP;Gltp	Glycolipid transfer protein	GLTP_RAT;GLTP_MOUSE	1	64.8811528077181	1.648811528077181	HNP-006_BSEL_Feeds_D07	HNP-006_Cytiva_Feeds_D07
1608	115534	HNP-006_BSEL_Feeds_D07 / HNP-006_Cytiva_Feeds_D07	Q9NYU2;Q9NYU2	Q9NYU2	0.6707759130574878	0.6707759130574878	0.0005724111874279	0.007034831734657	12	Q9NYU2	UGGT1	UDP-glucose:glycoprotein glucosyltransferase 1	UGGG1_HUMAN	1	59.19289116250177	1.5919289116250177	HNP-006_BSEL_Feeds_D07	HNP-006_Cytiva_Feeds_D07
1639	119925	HNP-006_BSEL_Feeds_D07 / HNP-006_Cytiva_Feeds_D07	Q9DAM7;Q9DAM7	Q9DAM7	0.7892403469068078	0.7892403469068078	0.000622934219629	0.0073754069391366	14	Q9DAM7	Tmem263	Transmembrane protein 263	TM263_MOUSE	4	72.81642556935628	1.7281642556935628	HNP-006_BSEL_Feeds_D07	HNP-006_Cytiva_Feeds_D07
1654	121839	HNP-006_BSEL_Feeds_D07 / HNP-006_Cytiva_Feeds_D07	O70404;O70404;Q5REQ5;Q5REQ5;Q9BV40;Q9BV40;Q9WUF4;Q9WUF4	O70404;Q5REQ5;Q9BV40;Q9WUF4	0.7136939069803067	0.7136939069803067	0.0006453415113389	0.0075206756505841	12	O70404;Q5REQ5;Q9BV40;Q9WUF4	Vamp8;VAMP8;VAMP8;Vamp8	Vesicle-associated membrane protein 8	VAMP8_MOUSE;VAMP8_PONAB;VAMP8_HUMAN;VAMP8_RAT	1	63.99978312164052	1.6399978312164052	HNP-006_BSEL_Feeds_D07	HNP-006_Cytiva_Feeds_D07
1676	125191	HNP-006_BSEL_Feeds_D07 / HNP-006_Cytiva_Feeds_D07	Q01968;Q01968;Q6NVF0;Q6NVF0	Q01968;Q6NVF0	0.6601123083047541	0.6601123083047541	0.0006864490396282	0.0077854801663841	14	Q01968;Q6NVF0	OCRL;Ocrl	Inositol polyphosphate 5-phosphatase OCRL	OCRL_HUMAN;OCRL_MOUSE	3	58.02056319184674	1.5802056319184674	HNP-006_BSEL_Feeds_D07	HNP-006_Cytiva_Feeds_D07
1692	126828	HNP-006_BSEL_Feeds_D07 / HNP-006_Cytiva_Feeds_D07	O75116;O75116	O75116	0.7055735801287979	0.7055735801287979	0.0007066665108088	0.0079112828859925	14	O75116	ROCK2	Rho-associated protein kinase 2	ROCK2_HUMAN	15	63.079289915495366	1.6307928991549536	HNP-006_BSEL_Feeds_D07	HNP-006_Cytiva_Feeds_D07
1836	148419	HNP-006_BSEL_Feeds_D07 / HNP-006_Cytiva_Feeds_D07	O95232;O95232;Q3SX41;Q3SX41;Q5R8W6;Q5R8W6;Q5SUF2;Q5SUF2	O95232;Q3SX41;Q5R8W6;Q5SUF2	0.9404691354975871	0.9404691354975871	0.0010070859072436	0.0096345456510133	14	O95232;Q3SX41;Q5R8W6;Q5SUF2	LUC7L3;LUC7L3;LUC7L3;Luc7l3	Luc7-like protein 3	LC7L3_HUMAN;LC7L3_BOVIN;LC7L3_PONAB;LC7L3_MOUSE	2	91.91522070078612	1.919152207007861	HNP-006_BSEL_Feeds_D07	HNP-006_Cytiva_Feeds_D07
1839	148744	HNP-006_BSEL_Feeds_D07 / HNP-006_Cytiva_Feeds_D07	Q8C522;Q8C522	Q8C522	0.7804277417876888	0.7804277417876888	0.0010119327236203	0.0096597616753714	12	Q8C522	Endod1	Endonuclease domain-containing 1 protein	ENDD1_MOUSE	2	71.76400570778085	1.7176400570778083	HNP-006_BSEL_Feeds_D07	HNP-006_Cytiva_Feeds_D07
1845	149643	HNP-006_BSEL_Feeds_D07 / HNP-006_Cytiva_Feeds_D07	B2GUZ1;B2GUZ1	B2GUZ1	0.6938588547485757	0.6938588547485757	0.0010250191957529	0.0097259008447465	14	B2GUZ1	Usp4	Ubiquitin carboxyl-terminal hydrolase 4	UBP4_RAT	6	61.76044315692126	1.6176044315692126	HNP-006_BSEL_Feeds_D07	HNP-006_Cytiva_Feeds_D07
1866	153057	HNP-006_BSEL_Feeds_D07 / HNP-006_Cytiva_Feeds_D07	Q9H2I8;Q9H2I8	Q9H2I8	0.9578797775919196	0.9578797775919196	0.001078684235737	0.0100068051911988	12	Q9H2I8	LRMDA	Leucine-rich melanocyte differentiation-associated protein	LRMDA_HUMAN	1	94.24531161790412	1.942453116179041	HNP-006_BSEL_Feeds_D07	HNP-006_Cytiva_Feeds_D07
1897	158024	HNP-006_BSEL_Feeds_D07 / HNP-006_Cytiva_Feeds_D07	Q8WND5;Q8WND5	Q8WND5	0.9933125954481064	0.9933125954481064	0.0011578119113098	0.0104032578215158	12	Q8WND5	ELP1	Elongator complex protein 1	ELP1_RABIT	2	99.07507421400314	1.990750742140032	HNP-006_BSEL_Feeds_D07	HNP-006_Cytiva_Feeds_D07
1908	161885	HNP-006_BSEL_Feeds_D07 / HNP-006_Cytiva_Feeds_D07	Q9H0U3;Q9H0U3	Q9H0U3	0.6487510607190253	0.6487510607190253	0.001220346479848	0.0107036864283841	12	Q9H0U3	MAGT1	Magnesium transporter protein 1	MAGT1_HUMAN	1	56.78103566861219	1.567810356686122	HNP-006_BSEL_Feeds_D07	HNP-006_Cytiva_Feeds_D07
1939	168297	HNP-006_BSEL_Feeds_D07 / HNP-006_Cytiva_Feeds_D07	Q9QUR7;Q9QUR7	Q9QUR7	1.5033252087810938	1.5033252087810938	0.0013304744462424	0.0112249581413369	12	Q9QUR7	Pin1	Peptidyl-prolyl cis-trans isomerase NIMA-interacting 1	PIN1_MOUSE	1	183.49537693277088	2.8349537693277087	HNP-006_BSEL_Feeds_D07	HNP-006_Cytiva_Feeds_D07
1947	169399	HNP-006_BSEL_Feeds_D07 / HNP-006_Cytiva_Feeds_D07	Q8NH49;Q8NH49	Q8NH49	0.7986656017015941	0.7986656017015941	0.0013499819747177	0.011315600313632	14	Q8NH49	OR4X1	Olfactory receptor 4X1	OR4X1_HUMAN	1	73.9491466764194	1.739491466764194	HNP-006_BSEL_Feeds_D07	HNP-006_Cytiva_Feeds_D07
1960	171127	HNP-006_BSEL_Feeds_D07 / HNP-006_Cytiva_Feeds_D07	P82928;P82928;Q9Y2Q9;Q9Y2Q9	P82928;Q9Y2Q9	1.1409628395261746	1.1409628395261746	0.0013801673473206	0.0114517220281656	10	P82928;Q9Y2Q9	MRPS28	Small ribosomal subunit protein bS1m	RT28_BOVIN;RT28_HUMAN	1	120.52815224756576	2.2052815224756577	HNP-006_BSEL_Feeds_D07	HNP-006_Cytiva_Feeds_D07
1964	172409	HNP-006_BSEL_Feeds_D07 / HNP-006_Cytiva_Feeds_D07	A5PKI3;A5PKI3;Q810F4;Q810F4;Q91VU0;Q91VU0;Q92520;Q92520	A5PKI3;Q810F4;Q91VU0;Q92520	1.6292047782980363	1.6292047782980363	0.0014029068858222	0.0115537653347557	6	A5PKI3;Q810F4;Q91VU0;Q92520	FAM3C;Fam3c;Fam3c;FAM3C	Protein FAM3C	FAM3C_BOVIN;FAM3C_RAT;FAM3C_MOUSE;FAM3C_HUMAN	1	209.34244039603288	3.0934244039603285	HNP-006_BSEL_Feeds_D07	HNP-006_Cytiva_Feeds_D07
2011	182838	HNP-006_BSEL_Feeds_D07 / HNP-006_Cytiva_Feeds_D07	P59114;P59114	P59114	1.2023083409346005	1.2023083409346005	0.0015986520479009	0.0124150446598501	10	P59114	Pcif1	mRNA (2'-O-methyladenosine-N(6)-)-methyltransferase	CAPAM_MOUSE	1	130.10755330127105	2.3010755330127104	HNP-006_BSEL_Feeds_D07	HNP-006_Cytiva_Feeds_D07
2019	184767	HNP-006_BSEL_Feeds_D07 / HNP-006_Cytiva_Feeds_D07	Q9H223;Q9H223	Q9H223	0.7716605820427818	0.7716605820427818	0.0016367644755965	0.0125781445129599	14	Q9H223	EHD4	EH domain-containing protein 4	EHD4_HUMAN	1	70.72337264564119	1.707233726456412	HNP-006_BSEL_Feeds_D07	HNP-006_Cytiva_Feeds_D07
2023	185593	HNP-006_BSEL_Feeds_D07 / HNP-006_Cytiva_Feeds_D07	A2RUW1;A2RUW1;Q9QZ06;Q9QZ06	A2RUW1;Q9QZ06	0.5889577506965108	0.5889577506965108	0.0016521868321033	0.0126400445385571	12	A2RUW1;Q9QZ06	Tollip	Toll-interacting protein	TOLIP_RAT;TOLIP_MOUSE	1	50.41597014485015	1.5041597014485015	HNP-006_BSEL_Feeds_D07	HNP-006_Cytiva_Feeds_D07
2028	186352	HNP-006_BSEL_Feeds_D07 / HNP-006_Cytiva_Feeds_D07	P62072;P62072;P62073;P62073;P62074;P62074;Q2NKR1;Q2NKR1	P62072;P62073;P62074;Q2NKR1	1.0345080994214244	1.0345080994214244	0.0016673636362705	0.0127042630140968	12	P62072;P62073;P62074;Q2NKR1	TIMM10;Timm10;Timm10;TIMM10	Mitochondrial import inner membrane translocase subunit Tim10	TIM10_HUMAN;TIM10_MOUSE;TIM10_RAT;TIM10_BOVIN	1	104.84151003977856	2.048415100397785	HNP-006_BSEL_Feeds_D07	HNP-006_Cytiva_Feeds_D07
2053	191343	HNP-006_BSEL_Feeds_D07 / HNP-006_Cytiva_Feeds_D07	P11216;P11216	P11216	0.8520475387742125	0.8520475387742125	0.0017698217777408	0.0131332433351925	12	P11216	PYGB	Glycogen phosphorylase, brain form	PYGB_HUMAN	1	80.50609331707403	1.8050609331707403	HNP-006_BSEL_Feeds_D07	HNP-006_Cytiva_Feeds_D07
2073	195196	HNP-006_BSEL_Feeds_D07 / HNP-006_Cytiva_Feeds_D07	A2A368;A2A368;A8MXT2;A8MXT2;Q4R998;Q4R998;Q6AY37;Q6AY37;Q96M61;Q96M61;Q9CWV4;Q9CWV4	A2A368;A8MXT2;Q4R998;Q6AY37;Q96M61;Q9CWV4	0.6305066709471359	0.6305066709471359	0.0018512950414504	0.013466652288536	14	A2A368;A8MXT2;Q4R998;Q6AY37;Q96M61;Q9CWV4	MAGEB16;MAGEB17;MAGEB18;Mageb16;MAGEB18;Mageb16	Melanoma-associated antigen B16;Melanoma-associated antigen B17;Melanoma-associated antigen B18;Melanoma-associated antigen B16;Melanoma-associated antigen B18;Melanoma-associated antigen B16	MAGBG_HUMAN;MAGBH_HUMAN;MAGBI_MACFA;MAGBG_RAT;MAGBI_HUMAN;MAGBG_MOUSE	1	54.81085900080412	1.5481085900080411	HNP-006_BSEL_Feeds_D07	HNP-006_Cytiva_Feeds_D07
2089	197989	HNP-006_BSEL_Feeds_D07 / HNP-006_Cytiva_Feeds_D07	P62070;P62070;P62071;P62071	P62070;P62071	0.582085604546972	0.582085604546972	0.0019101095326589	0.0136977121590464	14	P62070;P62071	RRAS2;Rras2	Ras-related protein R-Ras2	RRAS2_HUMAN;RRAS2_MOUSE	2	49.70118116741622	1.4970118116741622	HNP-006_BSEL_Feeds_D07	HNP-006_Cytiva_Feeds_D07
2094	198618	HNP-006_BSEL_Feeds_D07 / HNP-006_Cytiva_Feeds_D07	O75964;O75964;Q28852;Q28852;Q5RFH0;Q5RFH0	O75964;Q28852;Q5RFH0	0.6349583124318186	0.6349583124318186	0.001924244024655	0.0137561373389236	14	O75964;Q28852;Q5RFH0	ATP5MG	ATP synthase subunit g, mitochondrial;ATP synthase subunit g, mitochondrial;ATP synthase subunit g, mitochondrial	ATP5L_HUMAN;ATP5L_BOVIN;ATP5L_PONAB	1	55.28928775507409	1.552892877550741	HNP-006_BSEL_Feeds_D07	HNP-006_Cytiva_Feeds_D07
2119	204080	HNP-006_BSEL_Feeds_D07 / HNP-006_Cytiva_Feeds_D07	Q9P0T7;Q9P0T7	Q9P0T7	0.6747545698708965	0.6747545698708965	0.0020428474550554	0.0142131300184628	12	Q9P0T7	TMEM9	Proton-transporting V-type ATPase complex assembly regulator TMEM9	TMEM9_HUMAN	1	59.63251840462687	1.5963251840462689	HNP-006_BSEL_Feeds_D07	HNP-006_Cytiva_Feeds_D07
2147	210443	HNP-006_BSEL_Feeds_D07 / HNP-006_Cytiva_Feeds_D07	P97805;P97805;P98173;P98173;Q5R5C3;Q5R5C3;Q9D8T0;Q9D8T0	P97805;P98173;Q5R5C3;Q9D8T0	0.7432554456609842	0.7432554456609842	0.0021882616074302	0.0147645372634382	10	P97805;P98173;Q5R5C3;Q9D8T0	Fam3d;FAM3A;FAM3A;Fam3a	Protein FAM3D;Protein FAM3A;Protein FAM3A;Protein FAM3A	FAM3D_MOUSE;FAM3A_HUMAN;FAM3A_PONAB;FAM3A_MOUSE	1	67.39488509220767	1.6739488509220768	HNP-006_BSEL_Feeds_D07	HNP-006_Cytiva_Feeds_D07
2190	221625	HNP-006_BSEL_Feeds_D07 / HNP-006_Cytiva_Feeds_D07	Q9JLJ2;Q9JLJ2	Q9JLJ2	0.5994162798436579	0.5994162798436579	0.0024549616812398	0.0157282930566717	14	Q9JLJ2	Aldh9a1	4-trimethylaminobutyraldehyde dehydrogenase	AL9A1_MOUSE	1	51.51034256021103	1.5151034256021103	HNP-006_BSEL_Feeds_D07	HNP-006_Cytiva_Feeds_D07
2194	223221	HNP-006_BSEL_Feeds_D07 / HNP-006_Cytiva_Feeds_D07	Q9DC50;Q9DC50	Q9DC50	1.0768842328384922	1.0768842328384922	0.0024939442996254	0.0158640002575004	14	Q9DC50	Crot	Peroxisomal carnitine O-octanoyltransferase	OCTC_MOUSE	1	110.9475355275681	2.109475355275681	HNP-006_BSEL_Feeds_D07	HNP-006_Cytiva_Feeds_D07
2222	230982	HNP-006_BSEL_Feeds_D07 / HNP-006_Cytiva_Feeds_D07	P05508;P05508	P05508	1.0434898128826873	1.0434898128826873	0.0026839562524661	0.0164987428924204	12	P05508	Mtnd4	NADH-ubiquinone oxidoreductase chain 4	NU4M_RAT	1	106.12075940328128	2.0612075940328127	HNP-006_BSEL_Feeds_D07	HNP-006_Cytiva_Feeds_D07
2235	235182	HNP-006_BSEL_Feeds_D07 / HNP-006_Cytiva_Feeds_D07	Q29RH3;Q29RH3;Q5RD76;Q5RD76;Q9BQG2;Q9BQG2;Q9DCN1;Q9DCN1	Q29RH3;Q5RD76;Q9BQG2;Q9DCN1	0.6771701283831588	0.6771701283831588	0.0027918135800738	0.0168553446410655	10	Q29RH3;Q5RD76;Q9BQG2;Q9DCN1	NUDT12;NUDT12;NUDT12;Nudt12	NAD-capped RNA hydrolase NUDT12	NUD12_BOVIN;NUD12_PONAB;NUD12_HUMAN;NUD12_MOUSE	1	59.90002101028343	1.5990002101028342	HNP-006_BSEL_Feeds_D07	HNP-006_Cytiva_Feeds_D07
2259	242139	HNP-006_BSEL_Feeds_D07 / HNP-006_Cytiva_Feeds_D07	Q6PAR5;Q6PAR5	Q6PAR5	0.734980634002042	0.734980634002042	0.0029720439998283	0.0174283876977722	14	Q6PAR5	Gapvd1	GTPase-activating protein and VPS9 domain-containing protein 1	GAPD1_MOUSE	1	66.43751275554028	1.6643751275554028	HNP-006_BSEL_Feeds_D07	HNP-006_Cytiva_Feeds_D07
2274	246598	HNP-006_BSEL_Feeds_D07 / HNP-006_Cytiva_Feeds_D07	D2HZB0;D2HZB0;Q0IIL1;Q0IIL1;Q4R518;Q4R518;Q6P6Q9;Q6P6Q9;Q8VCX5;Q8VCX5;Q9BPX6;Q9BPX6	D2HZB0;Q0IIL1;Q4R518;Q6P6Q9;Q8VCX5;Q9BPX6	0.6437928574502289	0.6437928574502289	0.0030913214498724	0.0177992747300753	14	D2HZB0;Q0IIL1;Q4R518;Q6P6Q9;Q8VCX5;Q9BPX6	MICU1;MICU1;MICU1;Micu1;Micu1;MICU1	Calcium uptake protein 1, mitochondrial;Calcium uptake protein 1, mitochondrial;Calcium uptake protein 1, mitochondrial;Calcium uptake protein 1, mitochondrial;Calcium uptake protein 1, mitochondrial;Calcium uptake protein 1, mitochondrial	MICU1_AILME;MICU1_BOVIN;MICU1_MACFA;MICU1_RAT;MICU1_MOUSE;MICU1_HUMAN	1	56.24314099083871	1.5624314099083871	HNP-006_BSEL_Feeds_D07	HNP-006_Cytiva_Feeds_D07
2284	249653	HNP-006_BSEL_Feeds_D07 / HNP-006_Cytiva_Feeds_D07	D3ZZW6;D3ZZW6	D3ZZW6	1.076124781624166	1.076124781624166	0.003176428203448	0.0180658193067984	12	D3ZZW6	Hils1	Spermatid-specific linker histone H1-like protein	HILS1_RAT	1	110.83651954832962	2.1083651954832963	HNP-006_BSEL_Feeds_D07	HNP-006_Cytiva_Feeds_D07
2285	249828	HNP-006_BSEL_Feeds_D07 / HNP-006_Cytiva_Feeds_D07	O88370;O88370;Q0P5F7;Q0P5F7;Q8TBX8;Q8TBX8;Q91XU3;Q91XU3	O88370;Q0P5F7;Q8TBX8;Q91XU3	0.6269861099056481	0.6269861099056481	0.0031815637655122	0.0180816286789623	12	O88370;Q0P5F7;Q8TBX8;Q91XU3	Pip4k2c;PIP4K2C;PIP4K2C;Pip4k2c	Phosphatidylinositol 5-phosphate 4-kinase type-2 gamma	PI42C_RAT;PI42C_BOVIN;PI42C_HUMAN;PI42C_MOUSE	2	54.43353974365115	1.5443353974365115	HNP-006_BSEL_Feeds_D07	HNP-006_Cytiva_Feeds_D07
2288	252220	HNP-006_BSEL_Feeds_D07 / HNP-006_Cytiva_Feeds_D07	A1A5P2;A1A5P2;Q15050;Q15050;Q9CYH6;Q9CYH6	A1A5P2;Q15050;Q9CYH6	0.866803585955398	0.866803585955398	0.0032472095881547	0.0182801077808311	14	A1A5P2;Q15050;Q9CYH6	Rrs1;RRS1;Rrs1	Ribosome biogenesis regulatory protein homolog	RRS1_RAT;RRS1_HUMAN;RRS1_MOUSE	1	82.36180397733719	1.823618039773372	HNP-006_BSEL_Feeds_D07	HNP-006_Cytiva_Feeds_D07
2304	256085	HNP-006_BSEL_Feeds_D07 / HNP-006_Cytiva_Feeds_D07	Q6P7A2;Q6P7A2	Q6P7A2	0.807659460531833	0.807659460531833	0.0033561012535745	0.0186082747765582	12	Q6P7A2	Ube4a	Ubiquitin conjugation factor E4 A	UBE4A_RAT	3	75.03694464652241	1.7503694464652242	HNP-006_BSEL_Feeds_D07	HNP-006_Cytiva_Feeds_D07
2316	258827	HNP-006_BSEL_Feeds_D07 / HNP-006_Cytiva_Feeds_D07	P57721;P57721;P57722;P57722	P57721;P57722	0.740181774868718	0.740181774868718	0.0034344346115728	0.0188408782515919	14	P57721;P57722	PCBP3;Pcbp3	Poly(rC)-binding protein 3	PCBP3_HUMAN;PCBP3_MOUSE	3	67.03862888216273	1.6703862888216272	HNP-006_BSEL_Feeds_D07	HNP-006_Cytiva_Feeds_D07
2339	267816	HNP-006_BSEL_Feeds_D07 / HNP-006_Cytiva_Feeds_D07	Q3T0H0;Q3T0H0	Q3T0H0	0.9266610975794914	0.9266610975794914	0.0037006889804578	0.0196201170275754	12	Q3T0H0	LCMT1	Leucine carboxyl methyltransferase 1	LCMT1_BOVIN	2	90.08716176683852	1.9008716176683853	HNP-006_BSEL_Feeds_D07	HNP-006_Cytiva_Feeds_D07
2366	279846	HNP-006_BSEL_Feeds_D07 / HNP-006_Cytiva_Feeds_D07	Q8C4J7;Q8C4J7	Q8C4J7	0.9011771695854608	0.9011771695854608	0.0040753139699274	0.0206774778906763	14	Q8C4J7	Tbl3	Transducin beta-like protein 3	TBL3_MOUSE	1	86.75892242937941	1.867589224293794	HNP-006_BSEL_Feeds_D07	HNP-006_Cytiva_Feeds_D07
2376	282999	HNP-006_BSEL_Feeds_D07 / HNP-006_Cytiva_Feeds_D07	P06762;P06762;P14901;P14901	P06762;P14901	0.6487920545529445	0.6487920545529445	0.0041737103593338	0.0209408292447048	12	P06762;P14901	Hmox1	Heme oxygenase 1	HMOX1_RAT;HMOX1_MOUSE	1	56.7854906274692	1.567854906274692	HNP-006_BSEL_Feeds_D07	HNP-006_Cytiva_Feeds_D07
2403	296380	HNP-006_BSEL_Feeds_D07 / HNP-006_Cytiva_Feeds_D07	Q8IYB0;Q8IYB0	Q8IYB0	1.2137244176699555	1.2137244176699555	0.004620185849345	0.022134322534553	10	Q8IYB0		Putative uncharacterized protein MGC39545	YK038_HUMAN	1	131.93562253197672	2.319356225319768	HNP-006_BSEL_Feeds_D07	HNP-006_Cytiva_Feeds_D07
2406	298577	HNP-006_BSEL_Feeds_D07 / HNP-006_Cytiva_Feeds_D07	B1WBW4;B1WBW4	B1WBW4	0.5909716250782998	0.5909716250782998	0.0046943126859057	0.0223239662469845	12	B1WBW4	Armc10	Armadillo repeat-containing protein 10	ARM10_RAT	1	50.62608412088083	1.5062608412088083	HNP-006_BSEL_Feeds_D07	HNP-006_Cytiva_Feeds_D07
2424	305103	HNP-006_BSEL_Feeds_D07 / HNP-006_Cytiva_Feeds_D07	A9L948;A9L948;D0VWQ4;D0VWQ4;P83881;P83881;P83882;P83882;P83883;P83883;P83884;P83884;Q3SZ59;Q3SZ59;Q5R9D2;Q5R9D2;Q969Q0;Q969Q0	A9L948;D0VWQ4;P83881;P83882;P83883;P83884;Q3SZ59;Q5R9D2;Q969Q0	0.625292011109472	0.625292011109472	0.004918713962158	0.022890754372427	14	A9L948;D0VWQ4;P83881;P83882;P83883;P83884;Q3SZ59;Q5R9D2;Q969Q0	RPL36A;Rpl36a;RPL36A;Rpl36a;Rpl36a;RPL36A;RPL36A;RPL36AL;RPL36AL	Large ribosomal subunit protein eL42;Large ribosomal subunit protein eL42;Large ribosomal subunit protein eL42;Large ribosomal subunit protein eL42;Large ribosomal subunit protein eL42;Large ribosomal subunit protein eL42;Large ribosomal subunit protein eL42;Large ribosomal subunit protein eL42;Ribosomal protein eL42-like	RL36A_PAPAN;RL36A_CANLF;RL36A_HUMAN;RL36A_MOUSE;RL36A_RAT;RL36A_PIG;RL36A_BOVIN;RL36L_PONAB;RL36L_HUMAN	2	54.25230107698236	1.5425230107698236	HNP-006_BSEL_Feeds_D07	HNP-006_Cytiva_Feeds_D07
2436	311346	HNP-006_BSEL_Feeds_D07 / HNP-006_Cytiva_Feeds_D07	P59281;P59281;Q9C0H5;Q9C0H5	P59281;Q9C0H5	0.7562677131895145	0.7562677131895145	0.0051364549345451	0.0234248028362271	10	P59281;Q9C0H5	Arhgap39;ARHGAP39	Rho GTPase-activating protein 39	RHG39_MOUSE;RHG39_HUMAN	1	68.91151858232834	1.6891151858232831	HNP-006_BSEL_Feeds_D07	HNP-006_Cytiva_Feeds_D07
2447	315252	HNP-006_BSEL_Feeds_D07 / HNP-006_Cytiva_Feeds_D07	Q12800;Q12800;Q9ERA0;Q9ERA0	Q12800;Q9ERA0	0.7402020052037582	0.7402020052037582	0.0052752051471414	0.02375969078015	12	Q12800;Q9ERA0	TFCP2;Tfcp2	Alpha-globin transcription factor CP2	TFCP2_HUMAN;TFCP2_MOUSE	1	67.04097121441188	1.6704097121441188	HNP-006_BSEL_Feeds_D07	HNP-006_Cytiva_Feeds_D07
2508	341898	HNP-006_BSEL_Feeds_D07 / HNP-006_Cytiva_Feeds_D07	P30533;P30533	P30533	0.6607037164135594	0.6607037164135594	0.0062877494091709	0.0261128661112874	12	P30533	LRPAP1	Alpha-2-macroglobulin receptor-associated protein	AMRP_HUMAN	1	58.08535429285053	1.580853542928505	HNP-006_BSEL_Feeds_D07	HNP-006_Cytiva_Feeds_D07
2526	351624	HNP-006_BSEL_Feeds_D07 / HNP-006_Cytiva_Feeds_D07	P41234;P41234;Q9BZC7;Q9BZC7;Q9ESR9;Q9ESR9	P41234;Q9BZC7;Q9ESR9	0.9117293769966384	0.9117293769966384	0.0066716040647369	0.0269406250076412	12	P41234;Q9BZC7;Q9ESR9	Abca2;ABCA2;Abca2	ATP-binding cassette sub-family A member 2	ABCA2_MOUSE;ABCA2_HUMAN;ABCA2_RAT	1	88.12992848501806	1.8812992848501808	HNP-006_BSEL_Feeds_D07	HNP-006_Cytiva_Feeds_D07
2546	364020	HNP-006_BSEL_Feeds_D07 / HNP-006_Cytiva_Feeds_D07	Q86UQ4;Q86UQ4	Q86UQ4	0.96816679842784	0.96816679842784	0.0071904524576597	0.0280471163248645	12	Q86UQ4	ABCA13	ATP-binding cassette sub-family A member 13	ABCAD_HUMAN	1	95.6353119268177	1.956353119268177	HNP-006_BSEL_Feeds_D07	HNP-006_Cytiva_Feeds_D07
2566	373199	HNP-006_BSEL_Feeds_D07 / HNP-006_Cytiva_Feeds_D07	Q8N0Z2;Q8N0Z2	Q8N0Z2	1.127835541103114	1.127835541103114	0.0075886084078953	0.0288722698215573	14	Q8N0Z2	ABRA	Actin-binding Rho-activating protein	ABRA_HUMAN	1	118.53063517081428	2.185306351708143	HNP-006_BSEL_Feeds_D07	HNP-006_Cytiva_Feeds_D07
2571	375450	HNP-006_BSEL_Feeds_D07 / HNP-006_Cytiva_Feeds_D07	Q9BXB4;Q9BXB4	Q9BXB4	0.8515959325946751	0.8515959325946751	0.0076851138692223	0.0290638425489304	14	Q9BXB4	OSBPL11	Oxysterol-binding protein-related protein 11	OSB11_HUMAN	2	80.44959841864579	1.8044959841864576	HNP-006_BSEL_Feeds_D07	HNP-006_Cytiva_Feeds_D07
2573	376207	HNP-006_BSEL_Feeds_D07 / HNP-006_Cytiva_Feeds_D07	P60762;P60762;Q5NVP9;Q5NVP9;Q6AYU1;Q6AYU1;Q9UBU8;Q9UBU8	P60762;Q5NVP9;Q6AYU1;Q9UBU8	0.8955085547652748	0.8955085547652748	0.0077166002995034	0.0291239567502426	12	P60762;Q5NVP9;Q6AYU1;Q9UBU8	Morf4l1;MORF4L1;Morf4l1;MORF4L1	Mortality factor 4-like protein 1	MO4L1_MOUSE;MO4L1_PONAB;MO4L1_RAT;MO4L1_HUMAN	1	86.0265519400576	1.860265519400576	HNP-006_BSEL_Feeds_D07	HNP-006_Cytiva_Feeds_D07
2586	384947	HNP-006_BSEL_Feeds_D07 / HNP-006_Cytiva_Feeds_D07	Q13257;Q13257;Q9Z1B5;Q9Z1B5	Q13257;Q9Z1B5	0.7144678881270241	0.7144678881270241	0.0080973530628261	0.0298674279086604	14	Q13257;Q9Z1B5	MAD2L1;Mad2l1	Mitotic spindle assembly checkpoint protein MAD2A	MD2L1_HUMAN;MD2L1_MOUSE	1	64.08778979755756	1.6408778979755756	HNP-006_BSEL_Feeds_D07	HNP-006_Cytiva_Feeds_D07
2598	392914	HNP-006_BSEL_Feeds_D07 / HNP-006_Cytiva_Feeds_D07	P11960;P11960;P50136;P50136	P11960;P50136	0.6118870550538218	0.6118870550538218	0.0084637561315822	0.0305859148061621	12	P11960;P50136	Bckdha	2-oxoisovalerate dehydrogenase subunit alpha, mitochondrial (Fragment);2-oxoisovalerate dehydrogenase subunit alpha, mitochondrial	ODBA_RAT;ODBA_MOUSE	1	52.82568727161498	1.52825687271615	HNP-006_BSEL_Feeds_D07	HNP-006_Cytiva_Feeds_D07
2612	400076	HNP-006_BSEL_Feeds_D07 / HNP-006_Cytiva_Feeds_D07	Q96D71;Q96D71	Q96D71	0.6963570852749582	0.6963570852749582	0.0087959299113563	0.0312172988931508	12	Q96D71	REPS1	RalBP1-associated Eps domain-containing protein 1	REPS1_HUMAN	1	62.04079691060917	1.6204079691060918	HNP-006_BSEL_Feeds_D07	HNP-006_Cytiva_Feeds_D07
2619	405005	HNP-006_BSEL_Feeds_D07 / HNP-006_Cytiva_Feeds_D07	Q15041;Q15041;Q5R454;Q5R454;Q9JKW0;Q9JKW0	Q15041;Q5R454;Q9JKW0	0.7055770053075184	0.7055770053075184	0.0090302252368885	0.0316587871621841	12	Q15041;Q5R454;Q9JKW0	ARL6IP1;ARL6IP1;Arl6ip1	ADP-ribosylation factor-like protein 6-interacting protein 1	AR6P1_HUMAN;AR6P1_PONAB;AR6P1_MOUSE	1	63.07967709113598	1.6307967709113598	HNP-006_BSEL_Feeds_D07	HNP-006_Cytiva_Feeds_D07
2649	423198	HNP-006_BSEL_Feeds_D07 / HNP-006_Cytiva_Feeds_D07	Q16739;Q16739	Q16739	0.5896752871578623	0.5896752871578623	0.0099287743483046	0.0333124925321576	10	Q16739	UGCG	Ceramide glucosyltransferase	CEGT_HUMAN	2	50.49079939429015	1.5049079939429015	HNP-006_BSEL_Feeds_D07	HNP-006_Cytiva_Feeds_D07
2664	431414	HNP-006_BSEL_Feeds_D07 / HNP-006_Cytiva_Feeds_D07	Q3U962;Q3U962	Q3U962	0.8342352829650441	0.8342352829650441	0.0103416618395362	0.0340371399288991	10	Q3U962	Col5a2	Collagen alpha-2(V) chain	CO5A2_MOUSE	1	78.2911735536179	1.782911735536179	HNP-006_BSEL_Feeds_D07	HNP-006_Cytiva_Feeds_D07
2667	434396	HNP-006_BSEL_Feeds_D07 / HNP-006_Cytiva_Feeds_D07	Q8N9N7;Q8N9N7;Q9D1G5;Q9D1G5	Q8N9N7;Q9D1G5	0.7255469535122278	0.7255469535122278	0.0104942459205112	0.0343021678189354	12	Q8N9N7;Q9D1G5	LRRC57;Lrrc57	Leucine-rich repeat-containing protein 57	LRC57_HUMAN;LRC57_MOUSE	1	65.3527401617569	1.653527401617569	HNP-006_BSEL_Feeds_D07	HNP-006_Cytiva_Feeds_D07
2670	435289	HNP-006_BSEL_Feeds_D07 / HNP-006_Cytiva_Feeds_D07	P27773;P27773	P27773	0.679884139566422	0.679884139566422	0.0105431193405552	0.0343912325944797	14	P27773	Pdia3	Protein disulfide-isomerase A3	PDIA3_MOUSE	1	60.20110951727806	1.6020110951727806	HNP-006_BSEL_Feeds_D07	HNP-006_Cytiva_Feeds_D07
2701	453783	HNP-006_BSEL_Feeds_D07 / HNP-006_Cytiva_Feeds_D07	Q8MJU1;Q8MJU1	Q8MJU1	1.1065873096555272	1.1065873096555272	0.0115205275781921	0.0360480853243879	12	Q8MJU1	CASP3	Caspase-3	CASP3_FELCA	1	115.33566855088355	2.1533566855088355	HNP-006_BSEL_Feeds_D07	HNP-006_Cytiva_Feeds_D07
2743	479993	HNP-006_BSEL_Feeds_D07 / HNP-006_Cytiva_Feeds_D07	Q8K4F6;Q8K4F6;Q96P11;Q96P11	Q8K4F6;Q96P11	1.224081344748264	1.224081344748264	0.0129977457835739	0.0384495067662722	12	Q8K4F6;Q96P11	Nsun5;NSUN5	28S rRNA (cytosine-C(5))-methyltransferase	NSUN5_MOUSE;NSUN5_HUMAN	1	133.6066502013087	2.336066502013087	HNP-006_BSEL_Feeds_D07	HNP-006_Cytiva_Feeds_D07
2758	489409	HNP-006_BSEL_Feeds_D07 / HNP-006_Cytiva_Feeds_D07	Q8BFV2;Q8BFV2	Q8BFV2	0.6101655079801821	0.6101655079801821	0.0135628079063459	0.0393490285002117	10	Q8BFV2	Pcid2	PCI domain-containing protein 2	PCID2_MOUSE	1	52.64343135821725	1.5264343135821723	HNP-006_BSEL_Feeds_D07	HNP-006_Cytiva_Feeds_D07
2770	500856	HNP-006_BSEL_Feeds_D07 / HNP-006_Cytiva_Feeds_D07	P97346;P97346	P97346	0.7174858219468744	0.7174858219468744	0.0142601066926868	0.0404264762461572	12	P97346	Nxn	Nucleoredoxin	NXN_MOUSE	3	64.43139977160904	1.6443139977160903	HNP-006_BSEL_Feeds_D07	HNP-006_Cytiva_Feeds_D07
2773	502781	HNP-006_BSEL_Feeds_D07 / HNP-006_Cytiva_Feeds_D07	Q9JK91;Q9JK91	Q9JK91	0.9949505743870856	0.9949505743870856	0.0143774690791717	0.0406032031240511	14	Q9JK91	Mlh1	DNA mismatch repair protein Mlh1	MLH1_MOUSE	2	99.30122454327008	1.9930122454327008	HNP-006_BSEL_Feeds_D07	HNP-006_Cytiva_Feeds_D07
2794	521793	HNP-006_BSEL_Feeds_D07 / HNP-006_Cytiva_Feeds_D07	Q14692;Q14692	Q14692	1.6015732898076311	1.6015732898076311	0.0155747570000855	0.0423817949514703	9	Q14692	BMS1	Ribosome biogenesis protein BMS1 homolog	BMS1_HUMAN	1	203.47407789094424	3.0347407789094425	HNP-006_BSEL_Feeds_D07	HNP-006_Cytiva_Feeds_D07
2803	533111	HNP-006_BSEL_Feeds_D07 / HNP-006_Cytiva_Feeds_D07	Q80UK0;Q80UK0;Q86VW0;Q86VW0	Q80UK0;Q86VW0	1.5416688575403792	1.5416688575403792	0.016319750793787	0.0434662538314586	10	Q80UK0;Q86VW0	Sestd1;SESTD1	SEC14 domain and spectrin repeat-containing protein 1	SESD1_MOUSE;SESD1_HUMAN	1	191.1310786791572	2.911310786791572	HNP-006_BSEL_Feeds_D07	HNP-006_Cytiva_Feeds_D07
2842	567317	HNP-006_BSEL_Feeds_D07 / HNP-006_Cytiva_Feeds_D07	O35638;O35638;Q8N3U4;Q8N3U4	O35638;Q8N3U4	1.5057809595930882	1.5057809595930882	0.0186610286601773	0.0467053162750273	12	O35638;Q8N3U4	Stag2;STAG2	Cohesin subunit SA-2	STAG2_MOUSE;STAG2_HUMAN	1	183.9783527857953	2.839783527857953	HNP-006_BSEL_Feeds_D07	HNP-006_Cytiva_Feeds_D07
2867	584709	HNP-006_BSEL_Feeds_D07 / HNP-006_Cytiva_Feeds_D07	Q8HXP8;Q8HXP8;Q8HXP9;Q8HXP9;Q8HXQ0;Q8HXQ0;Q8HXQ1;Q8HXQ1;Q8HXQ2;Q8HXQ2	Q8HXP8;Q8HXP9;Q8HXQ0;Q8HXQ1;Q8HXQ2	0.7215560997521816	0.7215560997521816	0.0199110985396139	0.0483517110947319	12	Q8HXP8;Q8HXP9;Q8HXQ0;Q8HXQ1;Q8HXQ2	SOD1	Superoxide dismutase [Cu-Zn]	SODC_CALJA;SODC_SAPAP;SODC_MACMU;SODC_MACFA;SODC_MACFU	1	64.89596537206342	1.648959653720634	HNP-006_BSEL_Feeds_D07	HNP-006_Cytiva_Feeds_D07
