## Supplementary material for "Fatty Acid β-oxidation and Ferroptosis Define a Survival-Productivity Trade Off in CHO fed-Batch Bioreactors": HNP-006_Cytiva_Feeds_D10_vs_HNP-006_BSEL_Feeds_D10_DOWNREGULATED.tsv

	Unnamed: 0	Comparison (group1/group2)	Group	ProteinGroups	AVG Log2 Ratio	Absolute AVG Log2 Ratio	Pvalue	Qvalue	# of Ratios	UniProtIds	Genes	ProteinDescriptions	ProteinNames	# Unique Total Peptides	% Change	Ratio	Condition Numerator	Condition Denominator	GO Cellular Component	GO Molecular Function	GO Biological Process
5	155146	HNP-006_BSEL_Feeds_D10 / HNP-006_Cytiva_Feeds_D10	Q5I1X5;Q5I1X5	Q5I1X5	-1.5119842509231127	1.5119842509231127	0.0011107895355354	0.0101658932491616	12	Q5I1X5	Ppp1r13l	RelA-associated inhibitor	IASPP_MOUSE	1	-64.93713597479012	0.3506286402520989	HNP-006_BSEL_Feeds_D10	HNP-006_Cytiva_Feeds_D10
9	216979	HNP-006_BSEL_Feeds_D10 / HNP-006_Cytiva_Feeds_D10	Q5U4E8;Q5U4E8;Q922X9;Q922X9;Q99MI9;Q99MI9	Q5U4E8;Q922X9;Q99MI9	-0.9419040184554608	0.9419040184554608	0.0023431280954444	0.0153332237831382	10	Q5U4E8;Q922X9;Q99MI9	Prmt7	Protein arginine N-methyltransferase 7	ANM7_RAT;ANM7_MOUSE;ANM7_CRILO	1	-47.94545707676491	0.5205454292323509	HNP-006_BSEL_Feeds_D10	HNP-006_Cytiva_Feeds_D10
11	222738	HNP-006_BSEL_Feeds_D10 / HNP-006_Cytiva_Feeds_D10	Q96RR1;Q96RR1	Q96RR1	-1.14390363848305	1.14390363848305	0.0024832531705394	0.0158300351996847	10	Q96RR1	TWNK	Twinkle mtDNA helicase	PEO1_HUMAN	1	-54.74665436303301	0.4525334563696699	HNP-006_BSEL_Feeds_D10	HNP-006_Cytiva_Feeds_D10
12	223176	HNP-006_BSEL_Feeds_D10 / HNP-006_Cytiva_Feeds_D10	P51650;P51650;Q8BWF0;Q8BWF0	P51650;Q8BWF0	-0.8699061617330682	0.8699061617330682	0.0024928268888525	0.0158598776479117	12	P51650;Q8BWF0	Aldh5a1	Succinate-semialdehyde dehydrogenase, mitochondrial;Succinate-semialdehyde dehydrogenase, mitochondrial	SSDH_RAT;SSDH_MOUSE	1	-45.28175597400955	0.5471824402599045	HNP-006_BSEL_Feeds_D10	HNP-006_Cytiva_Feeds_D10
21	258613	HNP-006_BSEL_Feeds_D10 / HNP-006_Cytiva_Feeds_D10	Q8CE93;Q8CE93	Q8CE93	-0.6368155607612075	0.6368155607612075	0.0034290635591805	0.0188269764283137	12	Q8CE93	Calhm4	Calcium homeostasis modulator protein 4	CAHM4_MOUSE	1	-35.68690434030148	0.6431309565969852	HNP-006_BSEL_Feeds_D10	HNP-006_Cytiva_Feeds_D10
29	290065	HNP-006_BSEL_Feeds_D10 / HNP-006_Cytiva_Feeds_D10	Q5S007;Q5S007	Q5S007	-1.9431387994277904	1.9431387994277904	0.0044035186759262	0.0215555280707915	10	Q5S007	LRRK2	Leucine-rich repeat serine/threonine-protein kinase 2	LRRK2_HUMAN	1	-73.99499535802788	0.2600500464197212	HNP-006_BSEL_Feeds_D10	HNP-006_Cytiva_Feeds_D10
35	325414	HNP-006_BSEL_Feeds_D10 / HNP-006_Cytiva_Feeds_D10	Q9EQR2;Q9EQR2	Q9EQR2	-0.6271577455662453	0.6271577455662453	0.0056495428084044	0.0246508039269827	14	Q9EQR2	Agps	Alkyldihydroxyacetonephosphate synthase, peroxisomal	ADAS_RAT	1	-35.25492972821772	0.6474507027178228	HNP-006_BSEL_Feeds_D10	HNP-006_Cytiva_Feeds_D10
54	424974	HNP-006_BSEL_Feeds_D10 / HNP-006_Cytiva_Feeds_D10	P20000;P20000	P20000	-1.5030317999247431	1.5030317999247431	0.0100171781005476	0.0334687243969912	14	P20000	ALDH2	Aldehyde dehydrogenase, mitochondrial	ALDH2_BOVIN	1	-64.71888159075957	0.3528111840924045	HNP-006_BSEL_Feeds_D10	HNP-006_Cytiva_Feeds_D10
60	445172	HNP-006_BSEL_Feeds_D10 / HNP-006_Cytiva_Feeds_D10	Q5RKV6;Q5RKV6	Q5RKV6	-0.941883836319584	0.941883836319584	0.0110567870316403	0.0352662005731269	14	Q5RKV6	EXOSC6	Exosome complex component MTR3	EXOS6_HUMAN	1	-47.94472887074986	0.5205527112925014	HNP-006_BSEL_Feeds_D10	HNP-006_Cytiva_Feeds_D10
82	528768	HNP-006_BSEL_Feeds_D10 / HNP-006_Cytiva_Feeds_D10	A6QP01;A6QP01;P62341;P62341;P62342;P62342;Q1H5H1;Q1H5H1	A6QP01;P62341;P62342;Q1H5H1	-1.069468247105877	1.069468247105877	0.0160370044428361	0.0430638415010925	8	A6QP01;P62341;P62342;Q1H5H1	SELENOT;SELENOT;Selenot;Selenot	Thioredoxin reductase-like selenoprotein T	SELT_BOVIN;SELT_HUMAN;SELT_MOUSE;SELT_RAT	2	-52.35054055244509	0.4764945944755491	HNP-006_BSEL_Feeds_D10	HNP-006_Cytiva_Feeds_D10
85	535857	HNP-006_BSEL_Feeds_D10 / HNP-006_Cytiva_Feeds_D10	P47802;P47802	P47802	-1.0650264303004964	1.0650264303004964	0.0164998229256655	0.0437208492019643	12	P47802	Mtx1	Metaxin-1	MTX1_MOUSE	2	-52.20360976242196	0.4779639023757805	HNP-006_BSEL_Feeds_D10	HNP-006_Cytiva_Feeds_D10
87	541222	HNP-006_BSEL_Feeds_D10 / HNP-006_Cytiva_Feeds_D10	Q62283;Q62283	Q62283	-0.9622774523485312	0.9622774523485312	0.0168692355187235	0.0442564994076725	14	Q62283	Tspan7	Tetraspanin-7	TSN7_MOUSE	1	-48.67539417082679	0.5132460582917321	HNP-006_BSEL_Feeds_D10	HNP-006_Cytiva_Feeds_D10
94	550325	HNP-006_BSEL_Feeds_D10 / HNP-006_Cytiva_Feeds_D10	O75940;O75940;Q3T045;Q3T045;Q4QQU6;Q4QQU6;Q5R591;Q5R591;Q8BGT7;Q8BGT7	O75940;Q3T045;Q4QQU6;Q5R591;Q8BGT7	-0.9673795269173298	0.9673795269173298	0.0174797842761068	0.0450996513595134	14	O75940;Q3T045;Q4QQU6;Q5R591;Q8BGT7	SMNDC1;SMNDC1;Smndc1;SMNDC1;Smndc1	Survival of motor neuron-related-splicing factor 30	SPF30_HUMAN;SPF30_BOVIN;SPF30_RAT;SPF30_PONAB;SPF30_MOUSE	3	-48.85658248032732	0.5114341751967268	HNP-006_BSEL_Feeds_D10	HNP-006_Cytiva_Feeds_D10
96	553613	HNP-006_BSEL_Feeds_D10 / HNP-006_Cytiva_Feeds_D10	Q80XK6;Q80XK6;Q96BY7;Q96BY7	Q80XK6;Q96BY7	-1.0110701107266755	1.0110701107266755	0.0177041715463123	0.0454073014234932	10	Q80XK6;Q96BY7	Atg2b;ATG2B	Autophagy-related protein 2 homolog B	ATG2B_MOUSE;ATG2B_HUMAN	1	-50.38219260349264	0.4961780739650736	HNP-006_BSEL_Feeds_D10	HNP-006_Cytiva_Feeds_D10
98	565182	HNP-006_BSEL_Feeds_D10 / HNP-006_Cytiva_Feeds_D10	P97314;P97314;Q16527;Q16527;Q32LE9;Q32LE9;Q62908;Q62908	P97314;Q16527;Q32LE9;Q62908	-0.8296250136955461	0.8296250136955461	0.0185076195711465	0.0464961817943153	14	P97314;Q16527;Q32LE9;Q62908	Csrp2;CSRP2;CSRP2;Csrp2	Cysteine and glycine-rich protein 2	CSRP2_MOUSE;CSRP2_HUMAN;CSRP2_BOVIN;CSRP2_RAT	3	-43.73245256577959	0.5626754743422041	HNP-006_BSEL_Feeds_D10	HNP-006_Cytiva_Feeds_D10
