## Supplementary material for "Fatty Acid β-oxidation and Ferroptosis Define a Survival-Productivity Trade Off in CHO fed-Batch Bioreactors": HNP-006_Cytiva_Feeds_D10_vs_HNP-006_BSEL_Feeds_D10_UPREGULATED.tsv

	Unnamed: 0	Comparison (group1/group2)	Group	ProteinGroups	AVG Log2 Ratio	Absolute AVG Log2 Ratio	Pvalue	Qvalue	# of Ratios	UniProtIds	Genes	ProteinDescriptions	ProteinNames	# Unique Total Peptides	% Change	Ratio	Condition Numerator	Condition Denominator	GO Cellular Component	GO Molecular Function	GO Biological Process
1	32351	HNP-006_BSEL_Feeds_D10 / HNP-006_Cytiva_Feeds_D10	Q9JLJ2;Q9JLJ2	Q9JLJ2	0.702443602498133	0.702443602498133	2.8845210201048546e-05	0.0012660320093773	14	Q9JLJ2	Aldh9a1	4-trimethylaminobutyraldehyde dehydrogenase	AL9A1_MOUSE	1	62.72586718069269	1.6272586718069268	HNP-006_BSEL_Feeds_D10	HNP-006_Cytiva_Feeds_D10
2	66518	HNP-006_BSEL_Feeds_D10 / HNP-006_Cytiva_Feeds_D10	P02804;P02804	P02804	1.8005464628518415	1.8005464628518415	0.0001589409537649	0.0033926792527794	14	P02804	MT1	Metallothionein-1	MT1_CRIGR	1	248.3521488749797	3.4835214887497967	HNP-006_BSEL_Feeds_D10	HNP-006_Cytiva_Feeds_D10
3	134346	HNP-006_BSEL_Feeds_D10 / HNP-006_Cytiva_Feeds_D10	Q8NEV4;Q8NEV4	Q8NEV4	0.5966489071015435	0.5966489071015435	0.000804670460386	0.0085044696000747	14	Q8NEV4	MYO3A	Myosin-IIIa	MYO3A_HUMAN	1	51.21999449552786	1.5121999449552783	HNP-006_BSEL_Feeds_D10	HNP-006_Cytiva_Feeds_D10
4	134910	HNP-006_BSEL_Feeds_D10 / HNP-006_Cytiva_Feeds_D10	Q5NVN0;Q5NVN0	Q5NVN0	0.7985425072178594	0.7985425072178594	0.0008123834582352	0.0085500933769772	14	Q5NVN0	PKM	Pyruvate kinase PKM	KPYM_PONAB	1	73.9343055170933	1.739343055170933	HNP-006_BSEL_Feeds_D10	HNP-006_Cytiva_Feeds_D10
7	195923	HNP-006_BSEL_Feeds_D10 / HNP-006_Cytiva_Feeds_D10	Q86UQ4;Q86UQ4	Q86UQ4	1.407012562026006	1.407012562026006	0.0018674966950262	0.0135341161224882	12	Q86UQ4	ABCA13	ATP-binding cassette sub-family A member 13	ABCAD_HUMAN	1	165.1874611251857	2.6518746112518574	HNP-006_BSEL_Feeds_D10	HNP-006_Cytiva_Feeds_D10
10	222327	HNP-006_BSEL_Feeds_D10 / HNP-006_Cytiva_Feeds_D10	Q811Q2;Q811Q2	Q811Q2	1.1771644316865002	1.1771644316865002	0.0024728086097292	0.0157925947219306	14	Q811Q2	Clic6	Chloride intracellular channel protein 6	CLIC6_RAT	1	126.13188541922813	2.261318854192281	HNP-006_BSEL_Feeds_D10	HNP-006_Cytiva_Feeds_D10
20	253499	HNP-006_BSEL_Feeds_D10 / HNP-006_Cytiva_Feeds_D10	P26882;P26882	P26882	1.240506995626364	1.240506995626364	0.0032829257611475	0.0183882434808753	14	P26882	PPID	Peptidyl-prolyl cis-trans isomerase D	PPID_BOVIN	2	136.28155237234543	2.3628155237234543	HNP-006_BSEL_Feeds_D10	HNP-006_Cytiva_Feeds_D10
23	264513	HNP-006_BSEL_Feeds_D10 / HNP-006_Cytiva_Feeds_D10	O35115;O35115;O70433;O70433;Q2KI95;Q2KI95	O35115;O70433;Q2KI95	0.7872851212650649	0.7872851212650649	0.0036019028880506	0.0193346339664497	13	O35115;O70433;Q2KI95	Fhl2;Fhl2;FHL2	Four and a half LIM domains protein 2	FHL2_RAT;FHL2_MOUSE;FHL2_BOVIN	2	72.58237316555419	1.7258237316555418	HNP-006_BSEL_Feeds_D10	HNP-006_Cytiva_Feeds_D10
24	272287	HNP-006_BSEL_Feeds_D10 / HNP-006_Cytiva_Feeds_D10	Q9CPZ8;Q9CPZ8	Q9CPZ8	0.637184870065336	0.637184870065336	0.0038370384190786	0.0200094517847335	14	Q9CPZ8	Cmc1	COX assembly mitochondrial protein homolog	COXM1_MOUSE	1	55.52913573974525	1.5552913573974525	HNP-006_BSEL_Feeds_D10	HNP-006_Cytiva_Feeds_D10
28	288169	HNP-006_BSEL_Feeds_D10 / HNP-006_Cytiva_Feeds_D10	O75503;O75503	O75503	1.0787622638207992	1.0787622638207992	0.0043439692158612	0.0214040087506089	14	O75503	CLN5	Ceroid-lipofuscinosis neuronal protein 5	CLN5_HUMAN	1	111.22231568759727	2.112223156875973	HNP-006_BSEL_Feeds_D10	HNP-006_Cytiva_Feeds_D10
31	308792	HNP-006_BSEL_Feeds_D10 / HNP-006_Cytiva_Feeds_D10	P49588;P49588	P49588	1.5013600623198389	1.5013600623198389	0.0050493469881773	0.0232180058803761	14	P49588	AARS1	Alanine--tRNA ligase, cytoplasmic	SYAC_HUMAN	1	183.1094806320785	2.831094806320785	HNP-006_BSEL_Feeds_D10	HNP-006_Cytiva_Feeds_D10
32	313681	HNP-006_BSEL_Feeds_D10 / HNP-006_Cytiva_Feeds_D10	Q8C4Y3;Q8C4Y3	Q8C4Y3	0.6002662492054816	0.6002662492054816	0.0052181971476264	0.0236204697019618	14	Q8C4Y3	Nelfb	Negative elongation factor B	NELFB_MOUSE	3	51.59963176433422	1.5159963176433422	HNP-006_BSEL_Feeds_D10	HNP-006_Cytiva_Feeds_D10
42	368781	HNP-006_BSEL_Feeds_D10 / HNP-006_Cytiva_Feeds_D10	P14683;P14683	P14683	0.756273247614431	0.756273247614431	0.0073959102543124	0.0284760052775831	14	P14683	CLU	Clusterin (Fragment)	CLUS_MESAU	1	68.91216655704491	1.689121665570449	HNP-006_BSEL_Feeds_D10	HNP-006_Cytiva_Feeds_D10
47	397717	HNP-006_BSEL_Feeds_D10 / HNP-006_Cytiva_Feeds_D10	O95214;O95214;Q32PD8;Q32PD8;Q5RDE9;Q5RDE9;Q6PDU4;Q6PDU4;Q9CQ74;Q9CQ74	O95214;Q32PD8;Q5RDE9;Q6PDU4;Q9CQ74	1.6288464902215285	1.6288464902215285	0.0086834290206779	0.0310008184180815	10	O95214;Q32PD8;Q5RDE9;Q6PDU4;Q9CQ74	LEPROTL1;LEPROTL1;LEPROTL1;Leprotl1;Leprotl1	Leptin receptor overlapping transcript-like 1	LERL1_HUMAN;LERL1_BOVIN;LERL1_PONAB;LERL1_RAT;LERL1_MOUSE	1	209.2656258625551	3.092656258625551	HNP-006_BSEL_Feeds_D10	HNP-006_Cytiva_Feeds_D10
51	405902	HNP-006_BSEL_Feeds_D10 / HNP-006_Cytiva_Feeds_D10	P59325;P59325	P59325	0.7080842368083683	0.7080842368083683	0.0090755293038043	0.0317474508490518	10	P59325	Eif5	Eukaryotic translation initiation factor 5	IF5_MOUSE	1	63.363336484727824	1.6336333648472785	HNP-006_BSEL_Feeds_D10	HNP-006_Cytiva_Feeds_D10
58	437761	HNP-006_BSEL_Feeds_D10 / HNP-006_Cytiva_Feeds_D10	Q920D2;Q920D2	Q920D2	1.7036660781182449	1.7036660781182449	0.010671962868845	0.0346149248531105	12	Q920D2	Dhfr	Dihydrofolate reductase	DYR_RAT	1	225.727624560079	3.25727624560079	HNP-006_BSEL_Feeds_D10	HNP-006_Cytiva_Feeds_D10
65	461182	HNP-006_BSEL_Feeds_D10 / HNP-006_Cytiva_Feeds_D10	Q9DCX8;Q9DCX8	Q9DCX8	0.7037479645731988	0.7037479645731988	0.0119257963683077	0.0367174316197608	12	Q9DCX8	Iyd	Iodotyrosine deiodinase 1	IYD1_MOUSE	2	62.87305658901554	1.6287305658901554	HNP-006_BSEL_Feeds_D10	HNP-006_Cytiva_Feeds_D10
66	466310	HNP-006_BSEL_Feeds_D10 / HNP-006_Cytiva_Feeds_D10	Q2KJD3;Q2KJD3;Q5BJP2;Q5BJP2;Q5RE65;Q5RE65;Q9JHS9;Q9JHS9;Q9P013;Q9P013	Q2KJD3;Q5BJP2;Q5RE65;Q9JHS9;Q9P013	0.8046695050427219	0.8046695050427219	0.0122121534589617	0.0371855098251442	14	Q2KJD3;Q5BJP2;Q5RE65;Q9JHS9;Q9P013	CWC15;Cwc15;CWC15;Cwc15;CWC15	Spliceosome-associated protein CWC15 homolog	CWC15_BOVIN;CWC15_RAT;CWC15_PONAB;CWC15_MOUSE;CWC15_HUMAN	1	74.67455986366107	1.7467455986366107	HNP-006_BSEL_Feeds_D10	HNP-006_Cytiva_Feeds_D10
70	485385	HNP-006_BSEL_Feeds_D10 / HNP-006_Cytiva_Feeds_D10	Q4R6Q9;Q4R6Q9	Q4R6Q9	1.1466505932199	1.1466505932199	0.0133198211908305	0.0389647666638511	10	Q4R6Q9	CCDC181	Coiled-coil domain-containing protein 181	CC181_MACFA	1	121.39928963731722	2.2139928963731723	HNP-006_BSEL_Feeds_D10	HNP-006_Cytiva_Feeds_D10
74	497227	HNP-006_BSEL_Feeds_D10 / HNP-006_Cytiva_Feeds_D10	O54775;O54775;Q99PP0;Q99PP0	O54775;Q99PP0	1.000617600220121	1.000617600220121	0.0140323340286112	0.0400711861538207	13	O54775;Q99PP0	Ccn4	CCN family member 4	CCN4_MOUSE;CCN4_RAT	2	100.08563589879418	2.000856358987942	HNP-006_BSEL_Feeds_D10	HNP-006_Cytiva_Feeds_D10
75	498132	HNP-006_BSEL_Feeds_D10 / HNP-006_Cytiva_Feeds_D10	P41680;P41680	P41680	0.6573043549995575	0.6573043549995575	0.014089043589635	0.0401598863254378	14	P41680	ADH1	Alcohol dehydrogenase 1	ADH1_PERMA	2	57.71330294349988	1.5771330294349988	HNP-006_BSEL_Feeds_D10	HNP-006_Cytiva_Feeds_D10
77	502433	HNP-006_BSEL_Feeds_D10 / HNP-006_Cytiva_Feeds_D10	Q9EQV6;Q9EQV6	Q9EQV6	0.6080265652060431	0.6080265652060431	0.0143557097388894	0.0405702649934081	14	Q9EQV6	Tpp1	Tripeptidyl-peptidase 1	TPP1_RAT	4	52.4172895587856	1.524172895587856	HNP-006_BSEL_Feeds_D10	HNP-006_Cytiva_Feeds_D10
93	548991	HNP-006_BSEL_Feeds_D10 / HNP-006_Cytiva_Feeds_D10	Q3T093;Q3T093	Q3T093	0.6761849820790042	0.6761849820790042	0.0173862843564957	0.044967413705882	6	Q3T093	NECAP1	Adaptin ear-binding coat-associated protein 1	NECP1_BOVIN	1	59.79087033085613	1.5979087033085613	HNP-006_BSEL_Feeds_D10	HNP-006_Cytiva_Feeds_D10
103	570338	HNP-006_BSEL_Feeds_D10 / HNP-006_Cytiva_Feeds_D10	P0DJG4;P0DJG4	P0DJG4	0.5858911389506983	0.5858911389506983	0.0188754768701022	0.0469917923496455	14	P0DJG4	THEGL	Testicular haploid expressed gene protein-like	THEGL_HUMAN	1	50.096583526836056	1.5009658352683606	HNP-006_BSEL_Feeds_D10	HNP-006_Cytiva_Feeds_D10
110	596148	HNP-006_BSEL_Feeds_D10 / HNP-006_Cytiva_Feeds_D10	Q2VL90;Q2VL90	Q2VL90	0.9911497681289736	0.9911497681289736	0.0207508861333226	0.0494241233633412	14	Q2VL90	CD163	Scavenger receptor cysteine-rich type 1 protein M130	C163A_PIG	2	98.77685288816556	1.987768528881656	HNP-006_BSEL_Feeds_D10	HNP-006_Cytiva_Feeds_D10
