## Supplementary material for "Fatty Acid β-oxidation and Ferroptosis Define a Survival-Productivity Trade Off in CHO fed-Batch Bioreactors": HNP-006_Cytiva_Feeds_D12_vs_HNP-006_BSEL_Feeds_D12_DOWNREGULATED.tsv

	Unnamed: 0	Comparison (group1/group2)	Group	ProteinGroups	AVG Log2 Ratio	Absolute AVG Log2 Ratio	Pvalue	Qvalue	# of Ratios	UniProtIds	Genes	ProteinDescriptions	ProteinNames	# Unique Total Peptides	% Change	Ratio	Condition Numerator	Condition Denominator	GO Cellular Component	GO Molecular Function	GO Biological Process
10	77269	HNP-006_BSEL_Feeds_D12 / HNP-006_Cytiva_Feeds_D12	P14683;P14683	P14683	-0.8848529642687063	0.8848529642687063	0.0002257924424107	0.0041491165703909	12	P14683	CLU	Clusterin (Fragment)	CLUS_MESAU	1	-45.84572874228304	0.5415427125771696	HNP-006_BSEL_Feeds_D12	HNP-006_Cytiva_Feeds_D12
29	156438	HNP-006_BSEL_Feeds_D12 / HNP-006_Cytiva_Feeds_D12	Q86UU1;Q86UU1	Q86UU1	-0.9161968695631424	0.9161968695631424	0.0011323721969782	0.0102778272537222	12	Q86UU1	PHLDB1	Pleckstrin homology-like domain family B member 1	PHLB1_HUMAN	3	-47.00959237243958	0.5299040762756042	HNP-006_BSEL_Feeds_D12	HNP-006_Cytiva_Feeds_D12
86	283381	HNP-006_BSEL_Feeds_D12 / HNP-006_Cytiva_Feeds_D12	Q13443;Q13443;Q61072;Q61072	Q13443;Q61072	-1.4931463621833652	1.4931463621833652	0.004187755371999	0.0209828588066	10	Q13443;Q61072	ADAM9;Adam9	Disintegrin and metalloproteinase domain-containing protein 9	ADAM9_HUMAN;ADAM9_MOUSE	1	-64.47630300133734	0.3552369699866265	HNP-006_BSEL_Feeds_D12	HNP-006_Cytiva_Feeds_D12
97	294355	HNP-006_BSEL_Feeds_D12 / HNP-006_Cytiva_Feeds_D12	P62285;P62285;P62295;P62295;P62297;P62297	P62285;P62295;P62297	-1.6592173129428154	1.6592173129428154	0.0045497137545696	0.0219467015126978	12	P62285;P62295;P62297	ASPM	Abnormal spindle-like microcephaly-associated protein homolog (Fragment)	ASPM_BOVIN;ASPM_SAGLB;ASPM_SHEEP	1	-68.33891312100415	0.3166108687899585	HNP-006_BSEL_Feeds_D12	HNP-006_Cytiva_Feeds_D12
104	301940	HNP-006_BSEL_Feeds_D12 / HNP-006_Cytiva_Feeds_D12	D4A7N1;D4A7N1;Q91VN4;Q91VN4	D4A7N1;Q91VN4	-1.081419022645003	1.081419022645003	0.004811605203552	0.0226266746501604	12	D4A7N1;Q91VN4	Chchd6	MICOS complex subunit Mic25	MIC25_RAT;MIC25_MOUSE	2	-52.74362150472398	0.4725637849527602	HNP-006_BSEL_Feeds_D12	HNP-006_Cytiva_Feeds_D12
121	331440	HNP-006_BSEL_Feeds_D12 / HNP-006_Cytiva_Feeds_D12	B1H267;B1H267;Q3ZBM5;Q3ZBM5;Q9Y5X3;Q9Y5X3	B1H267;Q3ZBM5;Q9Y5X3	-0.8737693105719909	0.8737693105719909	0.0058779505066026	0.0251810238566676	12	B1H267;Q3ZBM5;Q9Y5X3	Snx5;SNX5;SNX5	Sorting nexin-5	SNX5_RAT;SNX5_BOVIN;SNX5_HUMAN	3	-45.42808070075848	0.5457191929924152	HNP-006_BSEL_Feeds_D12	HNP-006_Cytiva_Feeds_D12
125	335295	HNP-006_BSEL_Feeds_D12 / HNP-006_Cytiva_Feeds_D12	P19639;P19639	P19639	-0.8226972446373011	0.8226972446373011	0.0060263280126414	0.0255198989928171	12	P19639	Gstm3	Glutathione S-transferase Mu 3	GSTM3_MOUSE	4	-43.46160807945115	0.5653839192054885	HNP-006_BSEL_Feeds_D12	HNP-006_Cytiva_Feeds_D12
165	389600	HNP-006_BSEL_Feeds_D12 / HNP-006_Cytiva_Feeds_D12	Q9NTJ4;Q9NTJ4	Q9NTJ4	-0.8229284265067864	0.8229284265067864	0.0083081913742871	0.030279253417241	12	Q9NTJ4	MAN2C1	Alpha-mannosidase 2C1	MA2C1_HUMAN	1	-43.47066723858516	0.5652933276141484	HNP-006_BSEL_Feeds_D12	HNP-006_Cytiva_Feeds_D12
177	403691	HNP-006_BSEL_Feeds_D12 / HNP-006_Cytiva_Feeds_D12	Q3T189;Q3T189	Q3T189	-0.6801249109575833	0.6801249109575833	0.008968725916886	0.0315455247860612	12	Q3T189	SDHB	Succinate dehydrogenase [ubiquinone] iron-sulfur subunit, mitochondrial	SDHB_BOVIN	1	-37.588876448662425	0.6241112355133758	HNP-006_BSEL_Feeds_D12	HNP-006_Cytiva_Feeds_D12
178	404475	HNP-006_BSEL_Feeds_D12 / HNP-006_Cytiva_Feeds_D12	Q9ESV0;Q9ESV0	Q9ESV0	-1.1372105505906045	1.1372105505906045	0.0090065360450337	0.0316171108230681	12	Q9ESV0	Ddx24	ATP-dependent RNA helicase DDX24	DDX24_MOUSE	2	-54.53622299362762	0.4546377700637239	HNP-006_BSEL_Feeds_D12	HNP-006_Cytiva_Feeds_D12
464	595377	HNP-006_BSEL_Feeds_D12 / HNP-006_Cytiva_Feeds_D12	O95400;O95400;Q9CWK3;Q9CWK3	O95400;Q9CWK3	-1.672842570057875	1.672842570057875	0.0206938272974913	0.0493520486011463	10	O95400;Q9CWK3	CD2BP2;Cd2bp2	CD2 antigen cytoplasmic tail-binding protein 2	CD2B2_HUMAN;CD2B2_MOUSE	1	-68.63652262454272	0.3136347737545729	HNP-006_BSEL_Feeds_D12	HNP-006_Cytiva_Feeds_D12
