## Supplementary material for "Fatty Acid β-oxidation and Ferroptosis Define a Survival-Productivity Trade Off in CHO fed-Batch Bioreactors": HNP-006_Cytiva_Feeds_D12_vs_HNP-006_BSEL_Feeds_D12_UPREGULATED.tsv

	Unnamed: 0	Comparison (group1/group2)	Group	ProteinGroups	AVG Log2 Ratio	Absolute AVG Log2 Ratio	Pvalue	Qvalue	# of Ratios	UniProtIds	Genes	ProteinDescriptions	ProteinNames	# Unique Total Peptides	% Change	Ratio	Condition Numerator	Condition Denominator	GO Cellular Component	GO Molecular Function	GO Biological Process
0	390	HNP-006_BSEL_Feeds_D12 / HNP-006_Cytiva_Feeds_D12	Q9H2I8;Q9H2I8	Q9H2I8	2.628618538965952	2.628618538965952	1.207799144149389e-09	4.386065445471686e-06	12	Q9H2I8	LRMDA	Leucine-rich melanocyte differentiation-associated protein	LRMDA_HUMAN	1	518.4335291758769	6.184335291758769	HNP-006_BSEL_Feeds_D12	HNP-006_Cytiva_Feeds_D12
1	10178	HNP-006_BSEL_Feeds_D12 / HNP-006_Cytiva_Feeds_D12	P11116;P11116	P11116	1.604261939647487	1.604261939647487	1.8298376824245127e-06	0.0002552493236662	12	P11116	LGALS1	Galectin-1	LEG1_BOVIN	2	204.04016863173936	3.0404016863173937	HNP-006_BSEL_Feeds_D12	HNP-006_Cytiva_Feeds_D12
2	12819	HNP-006_BSEL_Feeds_D12 / HNP-006_Cytiva_Feeds_D12	O55171;O55171	O55171	0.9037500703535426	0.9037500703535426	3.1350374748734924e-06	0.0003471715364606	12	O55171	Acot2	Acyl-coenzyme A thioesterase 2, mitochondrial	ACOT2_RAT	1	87.0922852597803	1.870922852597803	HNP-006_BSEL_Feeds_D12	HNP-006_Cytiva_Feeds_D12
3	24592	HNP-006_BSEL_Feeds_D12 / HNP-006_Cytiva_Feeds_D12	Q5SW19;Q5SW19	Q5SW19	0.7771386762836515	0.7771386762836515	1.487001375635457e-05	0.0008584308480957	10	Q5SW19	Cluh	Clustered mitochondria protein homolog	CLU_MOUSE	5	71.37286304859889	1.713728630485989	HNP-006_BSEL_Feeds_D12	HNP-006_Cytiva_Feeds_D12
4	53364	HNP-006_BSEL_Feeds_D12 / HNP-006_Cytiva_Feeds_D12	Q9Z179;Q9Z179	Q9Z179	1.0600972808011846	1.0600972808011846	9.489524766866386e-05	0.0025249053194835	10	Q9Z179	Shcbp1	SHC SH2 domain-binding protein 1	SHCBP_MOUSE	2	108.5072113173476	2.085072113173476	HNP-006_BSEL_Feeds_D12	HNP-006_Cytiva_Feeds_D12
6	59912	HNP-006_BSEL_Feeds_D12 / HNP-006_Cytiva_Feeds_D12	Q99MB4;Q99MB4	Q99MB4	0.6097851815767868	0.6097851815767868	0.0001246646037183	0.0029544676696292	12	Q99MB4	Zng1	Zinc-regulated GTPase metalloprotein activator 1	ZNG1_RAT	1	52.6031964686019	1.526031964686019	HNP-006_BSEL_Feeds_D12	HNP-006_Cytiva_Feeds_D12
9	72436	HNP-006_BSEL_Feeds_D12 / HNP-006_Cytiva_Feeds_D12	P52480;P52480	P52480	0.8560168688507231	0.8560168688507231	0.0001945729743971	0.0038139870121703	12	P52480	Pkm	Pyruvate kinase PKM	KPYM_MOUSE	3	81.00340896400122	1.810034089640012	HNP-006_BSEL_Feeds_D12	HNP-006_Cytiva_Feeds_D12
20	125732	HNP-006_BSEL_Feeds_D12 / HNP-006_Cytiva_Feeds_D12	Q9DAR7;Q9DAR7	Q9DAR7	0.7180353745395788	0.7180353745395788	0.0006928119695389	0.0078239406601681	12	Q9DAR7	Dcps	m7GpppX diphosphatase	DCPS_MOUSE	1	64.49404704799014	1.644940470479901	HNP-006_BSEL_Feeds_D12	HNP-006_Cytiva_Feeds_D12
21	125889	HNP-006_BSEL_Feeds_D12 / HNP-006_Cytiva_Feeds_D12	Q3ZBJ3;Q3ZBJ3	Q3ZBJ3	1.912817213542556	1.912817213542556	0.0006947293813049	0.007835768202845	10	Q3ZBJ3	FXYD7	FXYD domain-containing ion transport regulator 7	FXYD7_BOVIN	1	276.5436754945681	3.765436754945681	HNP-006_BSEL_Feeds_D12	HNP-006_Cytiva_Feeds_D12
22	134256	HNP-006_BSEL_Feeds_D12 / HNP-006_Cytiva_Feeds_D12	Q5RAL9;Q5RAL9;Q96EK6;Q96EK6;Q9JK38;Q9JK38	Q5RAL9;Q96EK6;Q9JK38	0.7772543871250911	0.7772543871250911	0.0008035318276392	0.0084981284774819	12	Q5RAL9;Q96EK6;Q9JK38	GNPNAT1;GNPNAT1;Gnpnat1	Glucosamine 6-phosphate N-acetyltransferase	GNA1_PONAB;GNA1_HUMAN;GNA1_MOUSE	1	71.38660849920309	1.7138660849920309	HNP-006_BSEL_Feeds_D12	HNP-006_Cytiva_Feeds_D12
23	135036	HNP-006_BSEL_Feeds_D12 / HNP-006_Cytiva_Feeds_D12	P53814;P53814;Q921U8;Q921U8	P53814;Q921U8	0.9263840919642868	0.9263840919642868	0.0008142556764101	0.0085618462126112	12	P53814;Q921U8	SMTN;Smtn	Smoothelin	SMTN_HUMAN;SMTN_MOUSE	1	90.05066745933092	1.9005066745933088	HNP-006_BSEL_Feeds_D12	HNP-006_Cytiva_Feeds_D12
30	162245	HNP-006_BSEL_Feeds_D12 / HNP-006_Cytiva_Feeds_D12	P18052;P18052;P18433;P18433;Q03348;Q03348	P18052;P18433;Q03348	0.6764860191569193	0.6764860191569193	0.0012260009332685	0.0107293636548321	10	P18052;P18433;Q03348	Ptpra;PTPRA;Ptpra	Receptor-type tyrosine-protein phosphatase alpha	PTPRA_MOUSE;PTPRA_HUMAN;PTPRA_RAT	1	59.8242162524288	1.598242162524288	HNP-006_BSEL_Feeds_D12	HNP-006_Cytiva_Feeds_D12
33	166337	HNP-006_BSEL_Feeds_D12 / HNP-006_Cytiva_Feeds_D12	A0A0G2JV04;A0A0G2JV04;Q8BMI3;Q8BMI3;Q9NZ52;Q9NZ52	A0A0G2JV04;Q8BMI3;Q9NZ52	1.032620058350401	1.032620058350401	0.0012946505121099	0.0110514234440952	10	A0A0G2JV04;Q8BMI3;Q9NZ52	Gga3;Gga3;GGA3	ADP-ribosylation factor-binding protein GGA3	GGA3_RAT;GGA3_MOUSE;GGA3_HUMAN	1	104.57361126980334	2.0457361126980333	HNP-006_BSEL_Feeds_D12	HNP-006_Cytiva_Feeds_D12
43	188721	HNP-006_BSEL_Feeds_D12 / HNP-006_Cytiva_Feeds_D12	Q62070;Q62070	Q62070	0.9850554342526916	0.9850554342526916	0.0017152678880408	0.0129052161986876	10	Q62070	Pim2	Serine/threonine-protein kinase pim-2	PIM2_MOUSE	1	97.9389367616239	1.979389367616239	HNP-006_BSEL_Feeds_D12	HNP-006_Cytiva_Feeds_D12
54	225741	HNP-006_BSEL_Feeds_D12 / HNP-006_Cytiva_Feeds_D12	P80015;P80015	P80015	2.240628703463278	2.240628703463278	0.0025559573462632	0.0160767545429935	10	P80015	AZU1	Azurocidin	CAP7_PIG	1	372.6029725322209	4.726029725322209	HNP-006_BSEL_Feeds_D12	HNP-006_Cytiva_Feeds_D12
61	248132	HNP-006_BSEL_Feeds_D12 / HNP-006_Cytiva_Feeds_D12	P51570;P51570	P51570	0.5996188880683492	0.5996188880683492	0.0031341682411968	0.0179345904638257	10	P51570	GALK1	Galactokinase	GALK1_HUMAN	1	51.53162176078945	1.5153162176078945	HNP-006_BSEL_Feeds_D12	HNP-006_Cytiva_Feeds_D12
64	255126	HNP-006_BSEL_Feeds_D12 / HNP-006_Cytiva_Feeds_D12	P31254;P31254	P31254	0.9653974403622524	0.9653974403622524	0.0033303712074251	0.0185350693392597	12	P31254	Uba1y	Ubiquitin-like modifier-activating enzyme 1 Y	UBA1Y_MOUSE	1	95.2601359200352	1.952601359200352	HNP-006_BSEL_Feeds_D12	HNP-006_Cytiva_Feeds_D12
70	260608	HNP-006_BSEL_Feeds_D12 / HNP-006_Cytiva_Feeds_D12	P49915;P49915	P49915	1.248421476036091	1.248421476036091	0.003487722256378	0.0190024766719199	10	P49915	GMPS	GMP synthase [glutamine-hydrolyzing]	GUAA_HUMAN	1	137.581331257506	2.37581331257506	HNP-006_BSEL_Feeds_D12	HNP-006_Cytiva_Feeds_D12
76	269943	HNP-006_BSEL_Feeds_D12 / HNP-006_Cytiva_Feeds_D12	A0A0B4J1V7;A0A0B4J1V7	A0A0B4J1V7	1.1412872849354312	1.1412872849354312	0.0037652579895096	0.0198051532495211	12	A0A0B4J1V7	IGHV7-81	Probable non-functional immunoglobulin heavy variable 7-81	HV781_HUMAN	1	120.57775205244026	2.2057775205244026	HNP-006_BSEL_Feeds_D12	HNP-006_Cytiva_Feeds_D12
78	273799	HNP-006_BSEL_Feeds_D12 / HNP-006_Cytiva_Feeds_D12	Q9CQA0;Q9CQA0	Q9CQA0	1.2972367096040731	1.2972367096040731	0.0038826062243269	0.0201347874825031	10	Q9CQA0	Cenpm	Centromere protein M	CENPM_MOUSE	1	145.75771537889298	2.4575771537889297	HNP-006_BSEL_Feeds_D12	HNP-006_Cytiva_Feeds_D12
101	298971	HNP-006_BSEL_Feeds_D12 / HNP-006_Cytiva_Feeds_D12	A2AQ07;A2AQ07	A2AQ07	0.6455169292898133	0.6455169292898133	0.0047080470142279	0.0223594117499081	10	A2AQ07	Tubb1	Tubulin beta-1 chain	TBB1_MOUSE	1	56.42996870702011	1.564299687070201	HNP-006_BSEL_Feeds_D12	HNP-006_Cytiva_Feeds_D12
108	314186	HNP-006_BSEL_Feeds_D12 / HNP-006_Cytiva_Feeds_D12	Q9BYX7;Q9BYX7	Q9BYX7	1.8932937203590607	1.8932937203590607	0.0052365363409694	0.023665356865401	10	Q9BYX7	POTEKP	Putative beta-actin-like protein 3	ACTBM_HUMAN	1	271.48236385326913	3.714823638532692	HNP-006_BSEL_Feeds_D12	HNP-006_Cytiva_Feeds_D12
109	317048	HNP-006_BSEL_Feeds_D12 / HNP-006_Cytiva_Feeds_D12	Q6PAM0;Q6PAM0	Q6PAM0	1.3099460137229455	1.3099460137229455	0.0053397783776873	0.0239140973127859	12	Q6PAM0	Prkab2	5'-AMP-activated protein kinase subunit beta-2	AAKB2_MOUSE	1	147.9322620809283	2.479322620809283	HNP-006_BSEL_Feeds_D12	HNP-006_Cytiva_Feeds_D12
115	323608	HNP-006_BSEL_Feeds_D12 / HNP-006_Cytiva_Feeds_D12	Q16832;Q16832;Q62371;Q62371	Q16832;Q62371	0.723359988475516	0.723359988475516	0.005584127883578	0.0245015623138164	12	Q16832;Q62371	DDR2;Ddr2	Discoidin domain-containing receptor 2	DDR2_HUMAN;DDR2_MOUSE	8	65.10227370742507	1.6510227370742507	HNP-006_BSEL_Feeds_D12	HNP-006_Cytiva_Feeds_D12
123	332801	HNP-006_BSEL_Feeds_D12 / HNP-006_Cytiva_Feeds_D12	Q9NPH2;Q9NPH2	Q9NPH2	0.8823077568601196	0.8823077568601196	0.0059288898052738	0.0252957583392009	12	Q9NPH2	ISYNA1	Inositol-3-phosphate synthase 1	INO1_HUMAN	1	84.3321549286861	1.8433215492868609	HNP-006_BSEL_Feeds_D12	HNP-006_Cytiva_Feeds_D12
124	334187	HNP-006_BSEL_Feeds_D12 / HNP-006_Cytiva_Feeds_D12	Q9Z248;Q9Z248	Q9Z248	1.1069442483633507	1.1069442483633507	0.0059820922605718	0.0254167140549672	12	Q9Z248	Aebp2	Zinc finger protein AEBP2	AEBP2_MOUSE	1	115.38895156780376	2.153889515678037	HNP-006_BSEL_Feeds_D12	HNP-006_Cytiva_Feeds_D12
131	345598	HNP-006_BSEL_Feeds_D12 / HNP-006_Cytiva_Feeds_D12	O95926;O95926;Q4QRB2;Q4QRB2;Q9D198;Q9D198	O95926;Q4QRB2;Q9D198	0.770509632447174	0.770509632447174	0.006433271569782	0.0264311036903655	12	O95926;Q4QRB2;Q9D198	SYF2;Syf2;Syf2	Pre-mRNA-splicing factor SYF2	SYF2_HUMAN;SYF2_RAT;SYF2_MOUSE	1	70.58722769973241	1.705872276997324	HNP-006_BSEL_Feeds_D12	HNP-006_Cytiva_Feeds_D12
132	346054	HNP-006_BSEL_Feeds_D12 / HNP-006_Cytiva_Feeds_D12	O43752;O43752;Q5R6Q2;Q5R6Q2;Q63635;Q63635;Q9JKK1;Q9JKK1	O43752;Q5R6Q2;Q63635;Q9JKK1	1.0146281691095231	1.0146281691095231	0.0064497709846501	0.0264640502855407	12	O43752;Q5R6Q2;Q63635;Q9JKK1	STX6;STX6;Stx6;Stx6	Syntaxin-6	STX6_HUMAN;STX6_PONAB;STX6_RAT;STX6_MOUSE	1	102.03821056453673	2.0203821056453672	HNP-006_BSEL_Feeds_D12	HNP-006_Cytiva_Feeds_D12
137	351501	HNP-006_BSEL_Feeds_D12 / HNP-006_Cytiva_Feeds_D12	P02804;P02804	P02804	1.7679928861710985	1.7679928861710985	0.0066665080659982	0.0269293804030897	12	P02804	MT1	Metallothionein-1	MT1_CRIGR	1	240.57980372011409	3.4057980372011407	HNP-006_BSEL_Feeds_D12	HNP-006_Cytiva_Feeds_D12
148	366608	HNP-006_BSEL_Feeds_D12 / HNP-006_Cytiva_Feeds_D12	P15170;P15170	P15170	0.7750588888637202	0.7750588888637202	0.0073007702436403	0.0282763081850266	12	P15170	GSPT1	Eukaryotic peptide chain release factor GTP-binding subunit ERF3A	ERF3A_HUMAN	1	71.12599012583243	1.7112599012583245	HNP-006_BSEL_Feeds_D12	HNP-006_Cytiva_Feeds_D12
149	366772	HNP-006_BSEL_Feeds_D12 / HNP-006_Cytiva_Feeds_D12	Q9MZV6;Q9MZV6	Q9MZV6	0.6866297189368165	0.6866297189368165	0.0073070916843883	0.0282881369906715	10	Q9MZV6	CASP1	Caspase-1	CASP1_FELCA	1	60.95191242135343	1.6095191242135345	HNP-006_BSEL_Feeds_D12	HNP-006_Cytiva_Feeds_D12
166	389905	HNP-006_BSEL_Feeds_D12 / HNP-006_Cytiva_Feeds_D12	Q3ZBV8;Q3ZBV8	Q3ZBV8	0.8925409746907396	0.8925409746907396	0.0083231519539299	0.0303100200248384	12	Q3ZBV8	TARS1	Threonine--tRNA ligase 1, cytoplasmic	SYTC_BOVIN	1	85.64429422889248	1.8564429422889248	HNP-006_BSEL_Feeds_D12	HNP-006_Cytiva_Feeds_D12
176	402226	HNP-006_BSEL_Feeds_D12 / HNP-006_Cytiva_Feeds_D12	O75019;O75019	O75019	0.7196368112950101	0.7196368112950101	0.008898203501491	0.0314114700290138	12	O75019	LILRA1	Leukocyte immunoglobulin-like receptor subfamily A member 1	LIRA1_HUMAN	1	64.67674198049367	1.646767419804937	HNP-006_BSEL_Feeds_D12	HNP-006_Cytiva_Feeds_D12
181	406842	HNP-006_BSEL_Feeds_D12 / HNP-006_Cytiva_Feeds_D12	Q0VGY8;Q0VGY8;Q6F6B3;Q6F6B3;Q9C0D5;Q9C0D5	Q0VGY8;Q6F6B3;Q9C0D5	0.5877195760222804	0.5877195760222804	0.0091238330747136	0.0318425346758325	12	Q0VGY8;Q6F6B3;Q9C0D5	Tanc1;Tanc1;TANC1	Protein TANC1	TANC1_MOUSE;TANC1_RAT;TANC1_HUMAN	1	50.28693293128439	1.502869329312844	HNP-006_BSEL_Feeds_D12	HNP-006_Cytiva_Feeds_D12
186	410673	HNP-006_BSEL_Feeds_D12 / HNP-006_Cytiva_Feeds_D12	Q8K1R7;Q8K1R7;Q8TD19;Q8TD19	Q8K1R7;Q8TD19	0.5942732823903987	0.5942732823903987	0.0093028244414479	0.0321643633590619	10	Q8K1R7;Q8TD19	Nek9;NEK9	Serine/threonine-protein kinase Nek9	NEK9_MOUSE;NEK9_HUMAN	2	50.971191849365006	1.50971191849365	HNP-006_BSEL_Feeds_D12	HNP-006_Cytiva_Feeds_D12
191	413866	HNP-006_BSEL_Feeds_D12 / HNP-006_Cytiva_Feeds_D12	Q8CJF7;Q8CJF7	Q8CJF7	1.1157013177549169	1.1157013177549169	0.0094620474097273	0.0324624630448357	8	Q8CJF7	Ahctf1	Protein ELYS	ELYS_MOUSE	1	116.70032509241676	2.1670032509241675	HNP-006_BSEL_Feeds_D12	HNP-006_Cytiva_Feeds_D12
200	427516	HNP-006_BSEL_Feeds_D12 / HNP-006_Cytiva_Feeds_D12	E9Q6J5;E9Q6J5;Q5SQY2;Q5SQY2;Q6AYJ2;Q6AYJ2;Q8NFC6;Q8NFC6;Q96IK1;Q96IK1	E9Q6J5;Q5SQY2;Q6AYJ2;Q8NFC6;Q96IK1	0.995438672694707	0.995438672694707	0.0101430699185675	0.0336875593886897	12	E9Q6J5;Q5SQY2;Q6AYJ2;Q8NFC6;Q96IK1	Bod1l;Bod1;Bod1;BOD1L1;BOD1	Biorientation of chromosomes in cell division protein 1-like 1;Biorientation of chromosomes in cell division protein 1;Biorientation of chromosomes in cell division protein 1;Biorientation of chromosomes in cell division protein 1-like 1;Biorientation of chromosomes in cell division protein 1	BD1L1_MOUSE;BOD1_MOUSE;BOD1_RAT;BD1L1_HUMAN;BOD1_HUMAN	1	99.3686643315442	1.993686643315442	HNP-006_BSEL_Feeds_D12	HNP-006_Cytiva_Feeds_D12
204	432297	HNP-006_BSEL_Feeds_D12 / HNP-006_Cytiva_Feeds_D12	Q9JK91;Q9JK91	Q9JK91	0.8392648756632897	0.8392648756632897	0.0103842109144895	0.0341076405188152	12	Q9JK91	Mlh1	DNA mismatch repair protein Mlh1	MLH1_MOUSE	2	78.91382552947121	1.7891382552947122	HNP-006_BSEL_Feeds_D12	HNP-006_Cytiva_Feeds_D12
232	455604	HNP-006_BSEL_Feeds_D12 / HNP-006_Cytiva_Feeds_D12	Q3ZBH9;Q3ZBH9	Q3ZBH9	0.8722874147157359	0.8722874147157359	0.0116169050103741	0.0362041674488225	12	Q3ZBH9	MCM7	DNA replication licensing factor MCM7	MCM7_BOVIN	1	83.0562985970975	1.8305629859709749	HNP-006_BSEL_Feeds_D12	HNP-006_Cytiva_Feeds_D12
257	484407	HNP-006_BSEL_Feeds_D12 / HNP-006_Cytiva_Feeds_D12	Q4KLY4;Q4KLY4;Q5R9J5;Q5R9J5;Q99496;Q99496;Q9CQJ4;Q9CQJ4	Q4KLY4;Q5R9J5;Q99496;Q9CQJ4	1.0515648320539366	1.0515648320539366	0.0132603064513225	0.0388686450463657	12	Q4KLY4;Q5R9J5;Q99496;Q9CQJ4	Rnf2;RNF2;RNF2;Rnf2	E3 ubiquitin-protein ligase RING2	RING2_RAT;RING2_PONAB;RING2_HUMAN;RING2_MOUSE	3	107.27768847782032	2.072776884778204	HNP-006_BSEL_Feeds_D12	HNP-006_Cytiva_Feeds_D12
274	494517	HNP-006_BSEL_Feeds_D12 / HNP-006_Cytiva_Feeds_D12	Q4R6Q9;Q4R6Q9	Q4R6Q9	0.6942003240166321	0.6942003240166321	0.0138590613257936	0.0397932468050103	8	Q4R6Q9	CCDC181	Coiled-coil domain-containing protein 181	CC181_MACFA	1	61.79873451854885	1.6179873451854885	HNP-006_BSEL_Feeds_D12	HNP-006_Cytiva_Feeds_D12
276	495036	HNP-006_BSEL_Feeds_D12 / HNP-006_Cytiva_Feeds_D12	P04041;P04041	P04041	0.720901459359508	0.720901459359508	0.0138929125721215	0.0398486308611562	12	P04041	Gpx1	Glutathione peroxidase 1	GPX1_RAT	6	64.82115879901178	1.6482115879901178	HNP-006_BSEL_Feeds_D12	HNP-006_Cytiva_Feeds_D12
281	498006	HNP-006_BSEL_Feeds_D12 / HNP-006_Cytiva_Feeds_D12	Q62130;Q62130	Q62130	0.6286591336454179	0.6286591336454179	0.0140825651324973	0.0401510751967131	12	Q62130	Ptpn14	Tyrosine-protein phosphatase non-receptor type 14	PTN14_MOUSE	1	54.61273273938298	1.54612732739383	HNP-006_BSEL_Feeds_D12	HNP-006_Cytiva_Feeds_D12
303	511718	HNP-006_BSEL_Feeds_D12 / HNP-006_Cytiva_Feeds_D12	Q07891;Q07891	Q07891	0.607610197895938	0.607610197895938	0.0149284891163326	0.0414229916014501	12	Q07891	TFRC	Transferrin receptor protein 1	TFR1_CRIGR	21	52.373307692678985	1.5237330769267898	HNP-006_BSEL_Feeds_D12	HNP-006_Cytiva_Feeds_D12
305	512992	HNP-006_BSEL_Feeds_D12 / HNP-006_Cytiva_Feeds_D12	Q8VHL1;Q8VHL1	Q8VHL1	0.8149067839535927	0.8149067839535927	0.0150113802344037	0.041549478064907	12	Q8VHL1	Setd7	Histone-lysine N-methyltransferase SETD7	SETD7_MOUSE	1	75.91844829712838	1.7591844829712835	HNP-006_BSEL_Feeds_D12	HNP-006_Cytiva_Feeds_D12
351	541414	HNP-006_BSEL_Feeds_D12 / HNP-006_Cytiva_Feeds_D12	Q8TD57;Q8TD57	Q8TD57	1.0436340037517478	1.0436340037517478	0.0168826378559114	0.0442758765943554	12	Q8TD57	DNAH3	Dynein axonemal heavy chain 3	DYH3_HUMAN	1	106.1413612739909	2.061413612739909	HNP-006_BSEL_Feeds_D12	HNP-006_Cytiva_Feeds_D12
359	545696	HNP-006_BSEL_Feeds_D12 / HNP-006_Cytiva_Feeds_D12	A6NCV1;A6NCV1	A6NCV1	0.7189986114416984	0.7189986114416984	0.0171663595160534	0.0446666914865306	10	A6NCV1	OR6C74	Olfactory receptor 6C74	O6C74_HUMAN	1	64.60391062847175	1.6460391062847175	HNP-006_BSEL_Feeds_D12	HNP-006_Cytiva_Feeds_D12
369	551101	HNP-006_BSEL_Feeds_D12 / HNP-006_Cytiva_Feeds_D12	P11352;P11352	P11352	0.5935402150107005	0.5935402150107005	0.0175319806129667	0.0451705231742493	10	P11352	Gpx1	Glutathione peroxidase 1	GPX1_MOUSE	1	50.8944993120624	1.508944993120624	HNP-006_BSEL_Feeds_D12	HNP-006_Cytiva_Feeds_D12
373	556131	HNP-006_BSEL_Feeds_D12 / HNP-006_Cytiva_Feeds_D12	Q8HXY2;Q8HXY2	Q8HXY2	0.6629164535984806	0.6629164535984806	0.0178761780036307	0.0456408719422715	12	Q8HXY2	SLC25A20	Mitochondrial carnitine/acylcarnitine carrier protein	MCAT_MACFA	1	58.32800414154333	1.583280041415433	HNP-006_BSEL_Feeds_D12	HNP-006_Cytiva_Feeds_D12
377	558768	HNP-006_BSEL_Feeds_D12 / HNP-006_Cytiva_Feeds_D12	P54276;P54276	P54276	1.829365910117549	1.829365910117549	0.0180563401827574	0.0458832922241873	12	P54276	Msh6	DNA mismatch repair protein Msh6	MSH6_MOUSE	1	255.38084199629952	3.553808419962995	HNP-006_BSEL_Feeds_D12	HNP-006_Cytiva_Feeds_D12
379	560015	HNP-006_BSEL_Feeds_D12 / HNP-006_Cytiva_Feeds_D12	P59281;P59281;Q9C0H5;Q9C0H5	P59281;Q9C0H5	0.6805082781905408	0.6805082781905408	0.0181464627727219	0.0460096250786806	10	P59281;Q9C0H5	Arhgap39;ARHGAP39	Rho GTPase-activating protein 39	RHG39_MOUSE;RHG39_HUMAN	1	60.27043070345879	1.602704307034588	HNP-006_BSEL_Feeds_D12	HNP-006_Cytiva_Feeds_D12
382	560935	HNP-006_BSEL_Feeds_D12 / HNP-006_Cytiva_Feeds_D12	O14617;O14617;O54774;O54774;Q865S1;Q865S1	O14617;O54774;Q865S1	0.6621260646964386	0.6621260646964386	0.0182142253364931	0.0461053626534673	12	O14617;O54774;Q865S1	AP3D1;Ap3d1;AP3D1	AP-3 complex subunit delta-1	AP3D1_HUMAN;AP3D1_MOUSE;AP3D1_BOVIN	2	58.241286976419374	1.5824128697641937	HNP-006_BSEL_Feeds_D12	HNP-006_Cytiva_Feeds_D12
454	592440	HNP-006_BSEL_Feeds_D12 / HNP-006_Cytiva_Feeds_D12	Q8R3Q6;Q8R3Q6	Q8R3Q6	0.6077617045935807	0.6077617045935807	0.0204724577665282	0.0490661548369844	12	Q8R3Q6	Mix23	Protein MIX23	MIX23_MOUSE	3	52.38931023530101	1.52389310235301	HNP-006_BSEL_Feeds_D12	HNP-006_Cytiva_Feeds_D12
460	594777	HNP-006_BSEL_Feeds_D12 / HNP-006_Cytiva_Feeds_D12	Q8R0P4;Q8R0P4;Q9H7C9;Q9H7C9	Q8R0P4;Q9H7C9	0.5931943596538323	0.5931943596538323	0.0206466789281962	0.0492892778764312	12	Q8R0P4;Q9H7C9	Aamdc;AAMDC	Mth938 domain-containing protein	AAMDC_MOUSE;AAMDC_HUMAN	1	50.8583299107062	1.508583299107062	HNP-006_BSEL_Feeds_D12	HNP-006_Cytiva_Feeds_D12
461	594867	HNP-006_BSEL_Feeds_D12 / HNP-006_Cytiva_Feeds_D12	Q8BH69;Q8BH69	Q8BH69	0.6681316538160682	0.6681316538160682	0.020653069968331	0.0492970755560784	12	Q8BH69	Sephs1	Selenide, water dikinase 1	SPS1_MOUSE	1	58.9013799779494	1.589013799779494	HNP-006_BSEL_Feeds_D12	HNP-006_Cytiva_Feeds_D12
