## Supplementary material for "Fatty Acid β-oxidation and Ferroptosis Define a Survival-Productivity Trade Off in CHO fed-Batch Bioreactors": HNP-006_Cytiva_Feeds_D14_vs_HNP-006_BSEL_Feeds_D14_DOWNREGULATED.tsv

	Unnamed: 0	Comparison (group1/group2)	Group	ProteinGroups	AVG Log2 Ratio	Absolute AVG Log2 Ratio	Pvalue	Qvalue	# of Ratios	UniProtIds	Genes	ProteinDescriptions	ProteinNames	# Unique Total Peptides	% Change	Ratio	Condition Numerator	Condition Denominator	GO Cellular Component	GO Molecular Function	GO Biological Process
5	15050	HNP-006_BSEL_Feeds_D14 / HNP-006_Cytiva_Feeds_D14	P59764;P59764	P59764	-1.2425636211621331	1.2425636211621331	4.539056392754609e-06	0.0004282105570367	12	P59764	Dock4	Dedicator of cytokinesis protein 4	DOCK4_MOUSE	1	-57.73789949372472	0.4226210050627528	HNP-006_BSEL_Feeds_D14	HNP-006_Cytiva_Feeds_D14
34	72668	HNP-006_BSEL_Feeds_D14 / HNP-006_Cytiva_Feeds_D14	Q8C522;Q8C522	Q8C522	-0.686191267800153	0.686191267800153	0.0001959457105138	0.0038286328760163	14	Q8C522	Endod1	Endonuclease domain-containing 1 protein	ENDD1_MOUSE	2	-37.850756644867324	0.6214924335513268	HNP-006_BSEL_Feeds_D14	HNP-006_Cytiva_Feeds_D14
49	84385	HNP-006_BSEL_Feeds_D14 / HNP-006_Cytiva_Feeds_D14	Q5RAC9;Q5RAC9	Q5RAC9	-0.8064633066582146	0.8064633066582146	0.0002763317266161	0.0046496203867807	8	Q5RAC9	ATG16L1	Autophagy-related protein 16-1	A16L1_PONAB	1	-42.82181647346447	0.5717818352653553	HNP-006_BSEL_Feeds_D14	HNP-006_Cytiva_Feeds_D14
52	88512	HNP-006_BSEL_Feeds_D14 / HNP-006_Cytiva_Feeds_D14	O60885;O60885;Q9ESU6;Q9ESU6	O60885;Q9ESU6	-0.9911787510761492	0.9911787510761492	0.0003085456713707	0.004949461784825	14	O60885;Q9ESU6	BRD4;Brd4	Bromodomain-containing protein 4	BRD4_HUMAN;BRD4_MOUSE	1	-49.69334224663099	0.5030665775336901	HNP-006_BSEL_Feeds_D14	HNP-006_Cytiva_Feeds_D14
69	111229	HNP-006_BSEL_Feeds_D14 / HNP-006_Cytiva_Feeds_D14	Q9D8X1;Q9D8X1	Q9D8X1	-0.7096089702645703	0.7096089702645703	0.0005248302762533	0.0066997713751723	14	Q9D8X1	Cutc	Copper homeostasis protein cutC homolog	CUTC_MOUSE	2	-38.85141457784109	0.6114858542215891	HNP-006_BSEL_Feeds_D14	HNP-006_Cytiva_Feeds_D14
73	116705	HNP-006_BSEL_Feeds_D14 / HNP-006_Cytiva_Feeds_D14	P51553;P51553	P51553	-0.5891404875762913	0.5891404875762913	0.000585819976975	0.0071273508959855	14	P51553	IDH3G	Isocitrate dehydrogenase [NAD] subunit gamma, mitochondrial	IDH3G_HUMAN	1	-33.52611803749232	0.6647388196250769	HNP-006_BSEL_Feeds_D14	HNP-006_Cytiva_Feeds_D14
89	132434	HNP-006_BSEL_Feeds_D14 / HNP-006_Cytiva_Feeds_D14	Q8HXY2;Q8HXY2	Q8HXY2	-1.0029690175634922	1.0029690175634922	0.0007785705156033	0.0083474947014793	14	Q8HXY2	SLC25A20	Mitochondrial carnitine/acylcarnitine carrier protein	MCAT_MACFA	1	-50.10279249963674	0.4989720750036325	HNP-006_BSEL_Feeds_D14	HNP-006_Cytiva_Feeds_D14
105	146328	HNP-006_BSEL_Feeds_D14 / HNP-006_Cytiva_Feeds_D14	P08426;P08426	P08426	-0.8106882781837158	0.8106882781837158	0.0009769229838655	0.0094794985353276	14	P08426	Try3	Cationic trypsin-3	TRY3_RAT	1	-42.98901938487234	0.5701098061512766	HNP-006_BSEL_Feeds_D14	HNP-006_Cytiva_Feeds_D14
112	149711	HNP-006_BSEL_Feeds_D14 / HNP-006_Cytiva_Feeds_D14	Q8CGF1;Q8CGF1	Q8CGF1	-0.9321139501989436	0.9321139501989436	0.0010259924564668	0.0097307782191202	12	Q8CGF1	Arhgap29	Rho GTPase-activating protein 29	RHG29_MOUSE	1	-47.59101587241759	0.5240898412758241	HNP-006_BSEL_Feeds_D14	HNP-006_Cytiva_Feeds_D14
117	158028	HNP-006_BSEL_Feeds_D14 / HNP-006_Cytiva_Feeds_D14	Q63151;Q63151	Q63151	-0.5906401071542176	0.5906401071542176	0.0011578874922227	0.0104036735942907	14	Q63151	Acsl3	Fatty acid CoA ligase Acsl3	ACSL3_RAT	4	-33.59517888577756	0.6640482111422245	HNP-006_BSEL_Feeds_D14	HNP-006_Cytiva_Feeds_D14
126	167165	HNP-006_BSEL_Feeds_D14 / HNP-006_Cytiva_Feeds_D14	E9PTG8;E9PTG8;O55098;O55098	E9PTG8;O55098	-0.5950604410057334	0.5950604410057334	0.0013096216564187	0.0111238479756989	12	E9PTG8;O55098	Stk10	Serine/threonine-protein kinase 10	STK10_RAT;STK10_MOUSE	1	-33.79832802511616	0.6620167197488385	HNP-006_BSEL_Feeds_D14	HNP-006_Cytiva_Feeds_D14
133	176452	HNP-006_BSEL_Feeds_D14 / HNP-006_Cytiva_Feeds_D14	Q15041;Q15041;Q5R454;Q5R454;Q9JKW0;Q9JKW0	Q15041;Q5R454;Q9JKW0	-0.6337112046471303	0.6337112046471303	0.001476703925887	0.0118828077060264	14	Q15041;Q5R454;Q9JKW0	ARL6IP1;ARL6IP1;Arl6ip1	ADP-ribosylation factor-like protein 6-interacting protein 1	AR6P1_HUMAN;AR6P1_PONAB;AR6P1_MOUSE	1	-35.54836798852236	0.6445163201147764	HNP-006_BSEL_Feeds_D14	HNP-006_Cytiva_Feeds_D14
141	181960	HNP-006_BSEL_Feeds_D14 / HNP-006_Cytiva_Feeds_D14	A6NCV1;A6NCV1	A6NCV1	-0.7426641604690639	0.7426641604690639	0.0015824334561405	0.0123482065310953	14	A6NCV1	OR6C74	Olfactory receptor 6C74	O6C74_HUMAN	1	-40.23652926362414	0.5976347073637586	HNP-006_BSEL_Feeds_D14	HNP-006_Cytiva_Feeds_D14
168	198173	HNP-006_BSEL_Feeds_D14 / HNP-006_Cytiva_Feeds_D14	Q6PGC1;Q6PGC1	Q6PGC1	-0.7116122782002084	0.7116122782002084	0.0019141496420135	0.0137147110548507	14	Q6PGC1	Dhx29	ATP-dependent RNA helicase DHX29	DHX29_MOUSE	2	-38.93626579845826	0.6106373420154174	HNP-006_BSEL_Feeds_D14	HNP-006_Cytiva_Feeds_D14
183	207753	HNP-006_BSEL_Feeds_D14 / HNP-006_Cytiva_Feeds_D14	P16884;P16884	P16884	-0.7344074676567627	0.7344074676567627	0.0021267324587772	0.0145351866378162	14	P16884	Nefh	Neurofilament heavy polypeptide	NFH_RAT	2	-39.893516130875724	0.6010648386912427	HNP-006_BSEL_Feeds_D14	HNP-006_Cytiva_Feeds_D14
184	207808	HNP-006_BSEL_Feeds_D14 / HNP-006_Cytiva_Feeds_D14	P49020;P49020;Q15363;Q15363;Q63524;Q63524;Q9R0Q3;Q9R0Q3	P49020;Q15363;Q63524;Q9R0Q3	-0.5870221366391128	0.5870221366391128	0.0021278152446703	0.014538738025191	14	P49020;Q15363;Q63524;Q9R0Q3	TMED2;TMED2;Tmed2;Tmed2	Transmembrane emp24 domain-containing protein 2 (Fragment);Transmembrane emp24 domain-containing protein 2;Transmembrane emp24 domain-containing protein 2;Transmembrane emp24 domain-containing protein 2	TMED2_CRIGR;TMED2_HUMAN;TMED2_RAT;TMED2_MOUSE	2	-33.42844081662636	0.6657155918337364	HNP-006_BSEL_Feeds_D14	HNP-006_Cytiva_Feeds_D14
192	214412	HNP-006_BSEL_Feeds_D14 / HNP-006_Cytiva_Feeds_D14	A0A0B4J1V7;A0A0B4J1V7	A0A0B4J1V7	-0.8398613841145053	0.8398613841145053	0.0022822787626685	0.0151138366169751	14	A0A0B4J1V7	IGHV7-81	Probable non-functional immunoglobulin heavy variable 7-81	HV781_HUMAN	1	-44.130275323503085	0.5586972467649691	HNP-006_BSEL_Feeds_D14	HNP-006_Cytiva_Feeds_D14
237	240934	HNP-006_BSEL_Feeds_D14 / HNP-006_Cytiva_Feeds_D14	P30285;P30285;P35426;P35426	P30285;P35426	-0.5842825948710031	0.5842825948710031	0.0029411616427041	0.0173330723374452	14	P30285;P35426	Cdk4	Cyclin-dependent kinase 4	CDK4_MOUSE;CDK4_RAT	5	-33.301907607299576	0.6669809239270043	HNP-006_BSEL_Feeds_D14	HNP-006_Cytiva_Feeds_D14
238	241124	HNP-006_BSEL_Feeds_D14 / HNP-006_Cytiva_Feeds_D14	Q8K389;Q8K389;Q9JLH5;Q9JLH5	Q8K389;Q9JLH5	-0.6857797398712109	0.6857797398712109	0.0029466980783049	0.0173520402612296	14	Q8K389;Q9JLH5	Cdk5rap2	CDK5 regulatory subunit-associated protein 2	CK5P2_MOUSE;CK5P2_RAT	1	-37.83302608032244	0.6216697391967756	HNP-006_BSEL_Feeds_D14	HNP-006_Cytiva_Feeds_D14
249	249864	HNP-006_BSEL_Feeds_D14 / HNP-006_Cytiva_Feeds_D14	Q8NEV4;Q8NEV4	Q8NEV4	-0.5860066430355558	0.5860066430355558	0.0031822291239073	0.0180835174208331	14	Q8NEV4	MYO3A	Myosin-IIIa	MYO3A_HUMAN	1	-33.381565497439645	0.6661843450256035	HNP-006_BSEL_Feeds_D14	HNP-006_Cytiva_Feeds_D14
254	250744	HNP-006_BSEL_Feeds_D14 / HNP-006_Cytiva_Feeds_D14	Q6DN03;Q6DN03;Q6DRA6;Q6DRA6	Q6DN03;Q6DRA6	-0.6000702910009638	0.6000702910009638	0.0032062709080103	0.0181562051077473	14	Q6DN03;Q6DRA6	H2BC20P;H2BC19P	Putative histone H2B type 2-C;Putative histone H2B type 2-D	H2B2C_HUMAN;H2B2D_HUMAN	2	-34.02781883687347	0.6597218116312653	HNP-006_BSEL_Feeds_D14	HNP-006_Cytiva_Feeds_D14
270	260396	HNP-006_BSEL_Feeds_D14 / HNP-006_Cytiva_Feeds_D14	O08579;O08579	O08579	-0.6454115944348491	0.6454115944348491	0.0034811812859355	0.0189820826204301	14	O08579	Emd	Emerin	EMD_MOUSE	1	-36.06896277680234	0.6393103722319766	HNP-006_BSEL_Feeds_D14	HNP-006_Cytiva_Feeds_D14
281	265321	HNP-006_BSEL_Feeds_D14 / HNP-006_Cytiva_Feeds_D14	Q8CB44;Q8CB44	Q8CB44	-1.3960487235603003	1.3960487235603003	0.0036252197293566	0.0194008532332676	12	Q8CB44	Gramd4	GRAM domain-containing protein 4	GRAM4_MOUSE	1	-62.00316186358843	0.3799683813641156	HNP-006_BSEL_Feeds_D14	HNP-006_Cytiva_Feeds_D14
291	271831	HNP-006_BSEL_Feeds_D14 / HNP-006_Cytiva_Feeds_D14	Q96T68;Q96T68	Q96T68	-0.9957686213588268	0.9957686213588268	0.003823965307822	0.019974251348796	12	Q96T68	SETDB2	Histone-lysine N-methyltransferase SETDB2	SETB2_HUMAN	1	-49.853136323284986	0.5014686367671501	HNP-006_BSEL_Feeds_D14	HNP-006_Cytiva_Feeds_D14
298	277500	HNP-006_BSEL_Feeds_D14 / HNP-006_Cytiva_Feeds_D14	Q8CG14;Q8CG14	Q8CG14	-1.602867640089526	1.602867640089526	0.0039986236371552	0.020459881964928	12	Q8CG14	C1s1	Complement C1s-1 subcomponent	CS1A_MOUSE	1	-67.07780664377326	0.3292219335622675	HNP-006_BSEL_Feeds_D14	HNP-006_Cytiva_Feeds_D14
326	291514	HNP-006_BSEL_Feeds_D14 / HNP-006_Cytiva_Feeds_D14	Q9BVG4;Q9BVG4	Q9BVG4	-0.9636030442928074	0.9636030442928074	0.0044521974093425	0.0216855605959578	14	Q9BVG4	PBDC1	Protein PBDC1	PBDC1_HUMAN	1	-48.72253111601697	0.5127746888398304	HNP-006_BSEL_Feeds_D14	HNP-006_Cytiva_Feeds_D14
345	307095	HNP-006_BSEL_Feeds_D14 / HNP-006_Cytiva_Feeds_D14	Q68FE7;Q68FE7	Q68FE7	-0.7069640141962644	0.7069640141962644	0.0049889991837117	0.0230672824471004	14	Q68FE7	Tmem151b	Transmembrane protein 151B	T151B_MOUSE	1	-38.73920536774112	0.6126079463225889	HNP-006_BSEL_Feeds_D14	HNP-006_Cytiva_Feeds_D14
391	333413	HNP-006_BSEL_Feeds_D14 / HNP-006_Cytiva_Feeds_D14	F6QS54;F6QS54;Q3ZBL1;Q3ZBL1;Q99JT9;Q99JT9;Q9BV57;Q9BV57	F6QS54;Q3ZBL1;Q99JT9;Q9BV57	-0.5981008047502641	0.5981008047502641	0.0059529130945133	0.0253513883759062	14	F6QS54;Q3ZBL1;Q99JT9;Q9BV57	ADI1;ADI1;Adi1;ADI1	Acireductone dioxygenase	MTND_MACMU;MTND_BOVIN;MTND_MOUSE;MTND_HUMAN	1	-33.937695818581446	0.6606230418141855	HNP-006_BSEL_Feeds_D14	HNP-006_Cytiva_Feeds_D14
415	348553	HNP-006_BSEL_Feeds_D14 / HNP-006_Cytiva_Feeds_D14	P62072;P62072;P62073;P62073;P62074;P62074;Q2NKR1;Q2NKR1	P62072;P62073;P62074;Q2NKR1	-0.8874645801802452	0.8874645801802452	0.0065461531845244	0.0266667904566264	12	P62072;P62073;P62074;Q2NKR1	TIMM10;Timm10;Timm10;TIMM10	Mitochondrial import inner membrane translocase subunit Tim10	TIM10_HUMAN;TIM10_MOUSE;TIM10_RAT;TIM10_BOVIN	1	-45.94367197965782	0.5405632802034218	HNP-006_BSEL_Feeds_D14	HNP-006_Cytiva_Feeds_D14
416	349147	HNP-006_BSEL_Feeds_D14 / HNP-006_Cytiva_Feeds_D14	P0DN35;P0DN35	P0DN35	-0.7044564456604827	0.7044564456604827	0.0065695643788829	0.0267167694444094	12	P0DN35	Ndufb1	NADH dehydrogenase [ubiquinone] 1 beta subcomplex subunit 1	NDUB1_RAT	2	-38.63263452991866	0.6136736547008134	HNP-006_BSEL_Feeds_D14	HNP-006_Cytiva_Feeds_D14
434	356256	HNP-006_BSEL_Feeds_D14 / HNP-006_Cytiva_Feeds_D14	Q8BT60;Q8BT60	Q8BT60	-0.6263042837176737	0.6263042837176737	0.0068656828251937	0.0273637976174242	14	Q8BT60	Cpne3	Copine-3	CPNE3_MOUSE	5	-35.21661685302917	0.6478338314697083	HNP-006_BSEL_Feeds_D14	HNP-006_Cytiva_Feeds_D14
446	361389	HNP-006_BSEL_Feeds_D14 / HNP-006_Cytiva_Feeds_D14	A2A761;A2A761	A2A761	-0.7199447041749129	0.7199447041749129	0.0070827546079581	0.0278280779831498	14	A2A761	Zfp69	Zinc finger protein 69	ZFP69_MOUSE	1	-39.28792884375946	0.6071207115624054	HNP-006_BSEL_Feeds_D14	HNP-006_Cytiva_Feeds_D14
549	420920	HNP-006_BSEL_Feeds_D14 / HNP-006_Cytiva_Feeds_D14	P36969;P36969;Q32QL6;Q32QL6;Q4AEG9;Q4AEG9;Q4AEH0;Q4AEH0;Q4AEH2;Q4AEH2	P36969;Q32QL6;Q4AEG9;Q4AEH0;Q4AEH2	-0.8766664697103036	0.8766664697103036	0.0098099127110237	0.0330915850532925	12	P36969;Q32QL6;Q4AEG9;Q4AEH0;Q4AEH2	GPX4	Phospholipid hydroperoxide glutathione peroxidase	GPX4_HUMAN;GPX4_CALJA;GPX4_SAPAP;GPX4_MACFU;GPX4_PONPY	1	-45.53755975767129	0.5446244024232871	HNP-006_BSEL_Feeds_D14	HNP-006_Cytiva_Feeds_D14
556	425852	HNP-006_BSEL_Feeds_D14 / HNP-006_Cytiva_Feeds_D14	Q3SYZ4;Q3SYZ4	Q3SYZ4	-0.6295548597713733	0.6295548597713733	0.0100600910426508	0.0335426451521712	14	Q3SYZ4	DARS1	Aspartate--tRNA ligase, cytoplasmic	SYDC_BOVIN	1	-35.36241776764108	0.6463758223235893	HNP-006_BSEL_Feeds_D14	HNP-006_Cytiva_Feeds_D14
575	437530	HNP-006_BSEL_Feeds_D14 / HNP-006_Cytiva_Feeds_D14	Q8VCY6;Q8VCY6;Q9NYH9;Q9NYH9	Q8VCY6;Q9NYH9	-0.6337214655111877	0.6337214655111877	0.0106596791525057	0.0345933980394466	14	Q8VCY6;Q9NYH9	Utp6;UTP6	U3 small nucleolar RNA-associated protein 6 homolog	UTP6_MOUSE;UTP6_HUMAN	1	-35.54882638552507	0.6445117361447493	HNP-006_BSEL_Feeds_D14	HNP-006_Cytiva_Feeds_D14
597	446926	HNP-006_BSEL_Feeds_D14 / HNP-006_Cytiva_Feeds_D14	O43264;O43264;O54692;O54692;Q4V8C2;Q4V8C2;Q5RFM4;Q5RFM4	O43264;O54692;Q4V8C2;Q5RFM4	-0.6943727723190251	0.6943727723190251	0.0111503593077305	0.0354249519537073	14	O43264;O54692;Q4V8C2;Q5RFM4	ZW10;Zw10;Zw10;ZW10	Centromere/kinetochore protein zw10 homolog	ZW10_HUMAN;ZW10_MOUSE;ZW10_RAT;ZW10_PONAB	1	-38.20220670672504	0.6179779329327496	HNP-006_BSEL_Feeds_D14	HNP-006_Cytiva_Feeds_D14
615	453351	HNP-006_BSEL_Feeds_D14 / HNP-006_Cytiva_Feeds_D14	Q3TC93;Q3TC93	Q3TC93	-0.9942175278716274	0.9942175278716274	0.0114977770414571	0.0360110259260152	14	Q3TC93	Hs1bp3	HCLS1-binding protein 3	H1BP3_MOUSE	1	-49.79919262776543	0.5020080737223457	HNP-006_BSEL_Feeds_D14	HNP-006_Cytiva_Feeds_D14
628	456865	HNP-006_BSEL_Feeds_D14 / HNP-006_Cytiva_Feeds_D14	Q4KLH5;Q4KLH5;Q8K2K6;Q8K2K6	Q4KLH5;Q8K2K6	-0.7466852278302072	0.7466852278302072	0.0116871226627341	0.0363224684548769	14	Q4KLH5;Q8K2K6	Agfg1	Arf-GAP domain and FG repeat-containing protein 1	AGFG1_RAT;AGFG1_MOUSE	2	-40.40286958267745	0.5959713041732255	HNP-006_BSEL_Feeds_D14	HNP-006_Cytiva_Feeds_D14
635	458985	HNP-006_BSEL_Feeds_D14 / HNP-006_Cytiva_Feeds_D14	Q9BGZ0;Q9BGZ0	Q9BGZ0	-0.6463276918514077	0.6463276918514077	0.0118051096804126	0.0365197448832831	14	Q9BGZ0	VPS13A	Intermembrane lipid transfer protein VPS13A	VP13A_MACFA	2	-36.10954548177866	0.6389045451822134	HNP-006_BSEL_Feeds_D14	HNP-006_Cytiva_Feeds_D14
726	494199	HNP-006_BSEL_Feeds_D14 / HNP-006_Cytiva_Feeds_D14	A2RRU3;A2RRU3;A7MB12;A7MB12;Q5REE0;Q5REE0;Q8C7V3;Q8C7V3;Q8TED0;Q8TED0	A2RRU3;A7MB12;Q5REE0;Q8C7V3;Q8TED0	-0.7255960555606003	0.7255960555606003	0.0138406633342943	0.0397660187242755	10	A2RRU3;A7MB12;Q5REE0;Q8C7V3;Q8TED0	Utp15;UTP15;UTP15;Utp15;UTP15	U3 small nucleolar RNA-associated protein 15 homolog	UTP15_RAT;UTP15_BOVIN;UTP15_PONAB;UTP15_MOUSE;UTP15_HUMAN	1	-39.52528608509464	0.6047471391490536	HNP-006_BSEL_Feeds_D14	HNP-006_Cytiva_Feeds_D14
750	506220	HNP-006_BSEL_Feeds_D14 / HNP-006_Cytiva_Feeds_D14	P30837;P30837;P52476;P52476;Q5R6B5;Q5R6B5;Q66HF8;Q66HF8;Q9CZS1;Q9CZS1	P30837;P52476;Q5R6B5;Q66HF8;Q9CZS1	-0.934003316410158	0.934003316410158	0.0145846994360518	0.0409082818588234	14	P30837;P52476;Q5R6B5;Q66HF8;Q9CZS1	ALDH1B1;ALDH1B1;ALDH1B1;Aldh1b1;Aldh1b1	Aldehyde dehydrogenase X, mitochondrial;Aldehyde dehydrogenase X, mitochondrial (Fragment);Aldehyde dehydrogenase X, mitochondrial;Aldehyde dehydrogenase X, mitochondrial;Aldehyde dehydrogenase X, mitochondrial	AL1B1_HUMAN;AL1B1_BOVIN;AL1B1_PONAB;AL1B1_RAT;AL1B1_MOUSE	1	-47.65960621943145	0.5234039378056855	HNP-006_BSEL_Feeds_D14	HNP-006_Cytiva_Feeds_D14
760	510296	HNP-006_BSEL_Feeds_D14 / HNP-006_Cytiva_Feeds_D14	P43487;P43487	P43487	-0.7327201750059471	0.7327201750059471	0.0148386510360864	0.041288318482779	14	P43487	RANBP1	Ran-specific GTPase-activating protein	RANG_HUMAN	1	-39.82317794116058	0.6017682205883942	HNP-006_BSEL_Feeds_D14	HNP-006_Cytiva_Feeds_D14
764	513492	HNP-006_BSEL_Feeds_D14 / HNP-006_Cytiva_Feeds_D14	Q75WE7;Q75WE7	Q75WE7	-0.5801122672757949	0.5801122672757949	0.015041247519625	0.0415916004288668	14	Q75WE7	Vwa5a	von Willebrand factor A domain-containing protein 5A	VWA5A_RAT	2	-33.108827783461	0.66891172216539	HNP-006_BSEL_Feeds_D14	HNP-006_Cytiva_Feeds_D14
779	520744	HNP-006_BSEL_Feeds_D14 / HNP-006_Cytiva_Feeds_D14	P09445;P09445	P09445	-0.609971044757827	0.609971044757827	0.0155061639506255	0.0422801393794761	14	P09445	EEF2	Elongation factor 2	EF2_CRIGR	1	-34.479014798086936	0.6552098520191306	HNP-006_BSEL_Feeds_D14	HNP-006_Cytiva_Feeds_D14
823	539216	HNP-006_BSEL_Feeds_D14 / HNP-006_Cytiva_Feeds_D14	P47823;P47823;Q13144;Q13144;Q64350;Q64350	P47823;Q13144;Q64350	-0.6152765900349642	0.6152765900349642	0.0167272100669391	0.0440471431178724	14	P47823;Q13144;Q64350	EIF2B5;EIF2B5;Eif2b5	Translation initiation factor eIF-2B subunit epsilon	EI2BE_RABIT;EI2BE_HUMAN;EI2BE_RAT	2	-34.71952726109364	0.6528047273890636	HNP-006_BSEL_Feeds_D14	HNP-006_Cytiva_Feeds_D14
826	541672	HNP-006_BSEL_Feeds_D14 / HNP-006_Cytiva_Feeds_D14	Q8C4J7;Q8C4J7	Q8C4J7	-0.6162593730847612	0.6162593730847612	0.0168995146853505	0.0442990274625095	14	Q8C4J7	Tbl3	Transducin beta-like protein 3	TBL3_MOUSE	1	-34.76398204404436	0.6523601795595564	HNP-006_BSEL_Feeds_D14	HNP-006_Cytiva_Feeds_D14
871	559311	HNP-006_BSEL_Feeds_D14 / HNP-006_Cytiva_Feeds_D14	Q0VCF9;Q0VCF9;Q3MHD2;Q3MHD2;Q5RAT5;Q5RAT5;Q9D0R8;Q9D0R8	Q0VCF9;Q3MHD2;Q5RAT5;Q9D0R8	-0.6960480708548586	0.6960480708548586	0.0180961547966142	0.0459398225022937	14	Q0VCF9;Q3MHD2;Q5RAT5;Q9D0R8	LSM12;LSM12;LSM12;Lsm12	Protein LSM12	LSM12_BOVIN;LSM12_HUMAN;LSM12_PONAB;LSM12_MOUSE	2	-38.27392641331772	0.6172607358668228	HNP-006_BSEL_Feeds_D14	HNP-006_Cytiva_Feeds_D14
876	560390	HNP-006_BSEL_Feeds_D14 / HNP-006_Cytiva_Feeds_D14	O97716;O97716;P10827;P10827;P63058;P63058;P63059;P63059;Q28570;Q28570	O97716;P10827;P63058;P63059;Q28570	-0.6761432463659203	0.6761432463659203	0.0181736420022087	0.0460476072861589	12	O97716;P10827;P63058;P63059;Q28570	THRA;THRA;Thra;Thra;THRA	Thyroid hormone receptor alpha	THA_PIG;THA_HUMAN;THA_MOUSE;THA_RAT;THA_SHEEP	1	-37.41639135329302	0.6258360864670698	HNP-006_BSEL_Feeds_D14	HNP-006_Cytiva_Feeds_D14
945	585057	HNP-006_BSEL_Feeds_D14 / HNP-006_Cytiva_Feeds_D14	Q2PG46;Q2PG46;Q2TBQ0;Q2TBQ0;Q5R4V9;Q5R4V9;Q811P6;Q811P6;Q8JZM0;Q8JZM0;Q8WVM0;Q8WVM0	Q2PG46;Q2TBQ0;Q5R4V9;Q811P6;Q8JZM0;Q8WVM0	-0.7995186271095697	0.7995186271095697	0.0199367556714296	0.0483851363782996	14	Q2PG46;Q2TBQ0;Q5R4V9;Q811P6;Q8JZM0;Q8WVM0	TFB1M;TFB1M;TFB1M;Tfb1m;Tfb1m;TFB1M	Dimethyladenosine transferase 1, mitochondrial;Mitochondrial dimethyladenosine transferase 1;Dimethyladenosine transferase 1, mitochondrial;Dimethyladenosine transferase 1, mitochondrial;Dimethyladenosine transferase 1, mitochondrial;Dimethyladenosine transferase 1, mitochondrial	TFB1M_MACFA;TFB1M_BOVIN;TFB1M_PONAB;TFB1M_RAT;TFB1M_MOUSE;TFB1M_HUMAN	1	-42.545915188100736	0.5745408481189926	HNP-006_BSEL_Feeds_D14	HNP-006_Cytiva_Feeds_D14
947	585372	HNP-006_BSEL_Feeds_D14 / HNP-006_Cytiva_Feeds_D14	F1LNI5;F1LNI5	F1LNI5	-0.7135890025940758	0.7135890025940758	0.0199581630842907	0.0484110938381073	14	F1LNI5	Ppm1g	Protein phosphatase 1G	PPM1G_RAT	1	-39.01987564937699	0.6098012435062301	HNP-006_BSEL_Feeds_D14	HNP-006_Cytiva_Feeds_D14
964	592224	HNP-006_BSEL_Feeds_D14 / HNP-006_Cytiva_Feeds_D14	D4A3K5;D4A3K5;P43275;P43275	D4A3K5;P43275	-0.7641091104447854	0.7641091104447854	0.0204588667440644	0.0490514651900267	14	D4A3K5;P43275	H1-1	Histone H1.1	H11_RAT;H11_MOUSE	1	-41.11831388685354	0.5888168611314646	HNP-006_BSEL_Feeds_D14	HNP-006_Cytiva_Feeds_D14
