## Supplementary material for "Fatty Acid β-oxidation and Ferroptosis Define a Survival-Productivity Trade Off in CHO fed-Batch Bioreactors": HNP-006_Cytiva_Feeds_D14_vs_HNP-006_BSEL_Feeds_D14_UPREGULATED.tsv

	Unnamed: 0	Comparison (group1/group2)	Group	ProteinGroups	AVG Log2 Ratio	Absolute AVG Log2 Ratio	Pvalue	Qvalue	# of Ratios	UniProtIds	Genes	ProteinDescriptions	ProteinNames	# Unique Total Peptides	% Change	Ratio	Condition Numerator	Condition Denominator	GO Cellular Component	GO Molecular Function	GO Biological Process
3	12782	HNP-006_BSEL_Feeds_D14 / HNP-006_Cytiva_Feeds_D14	P02804;P02804	P02804	1.949119427101608	1.949119427101608	3.1039385100062386e-06	0.0003447763500337	13	P02804	MT1	Metallothionein-1	MT1_CRIGR	1	286.13877340913035	3.861387734091304	HNP-006_BSEL_Feeds_D14	HNP-006_Cytiva_Feeds_D14
219	231533	HNP-006_BSEL_Feeds_D14 / HNP-006_Cytiva_Feeds_D14	Q01992;Q01992	Q01992	2.093788456403312	2.093788456403312	0.002697489260215	0.0165425363255541	12	Q01992	Mipep	Mitochondrial intermediate peptidase	MIPEP_RAT	1	326.86753867779083	4.268675386777908	HNP-006_BSEL_Feeds_D14	HNP-006_Cytiva_Feeds_D14
295	274770	HNP-006_BSEL_Feeds_D14 / HNP-006_Cytiva_Feeds_D14	Q9P0T7;Q9P0T7	Q9P0T7	0.9384455703760892	0.9384455703760892	0.0039137472819562	0.0202245576795042	14	Q9P0T7	TMEM9	Proton-transporting V-type ATPase complex assembly regulator TMEM9	TMEM9_HUMAN	1	91.64622364614728	1.9164622364614727	HNP-006_BSEL_Feeds_D14	HNP-006_Cytiva_Feeds_D14
315	288998	HNP-006_BSEL_Feeds_D14 / HNP-006_Cytiva_Feeds_D14	E9QAM5;E9QAM5	E9QAM5	1.4578799625796994	1.4578799625796994	0.0043701643970465	0.0214711633767275	6	E9QAM5	Helz2	Helicase with zinc finger domain 2	HELZ2_MOUSE	1	174.70438934105502	2.74704389341055	HNP-006_BSEL_Feeds_D14	HNP-006_Cytiva_Feeds_D14
340	301852	HNP-006_BSEL_Feeds_D14 / HNP-006_Cytiva_Feeds_D14	P62993;P62993;P62994;P62994;Q5R4J7;Q5R4J7;Q60631;Q60631	P62993;P62994;Q5R4J7;Q60631	0.9417065638034045	0.9417065638034045	0.0048081735960695	0.0226174154565089	14	P62993;P62994;Q5R4J7;Q60631	GRB2;Grb2;GRB2;Grb2	Growth factor receptor-bound protein 2	GRB2_HUMAN;GRB2_RAT;GRB2_PONAB;GRB2_MOUSE	1	92.07990082724258	1.9207990082724256	HNP-006_BSEL_Feeds_D14	HNP-006_Cytiva_Feeds_D14
491	387400	HNP-006_BSEL_Feeds_D14 / HNP-006_Cytiva_Feeds_D14	Q3U962;Q3U962	Q3U962	1.1722773546933305	1.1722773546933305	0.0082100073548417	0.0300911956710433	14	Q3U962	Col5a2	Collagen alpha-2(V) chain	CO5A2_MOUSE	1	125.36716783750946	2.2536716783750945	HNP-006_BSEL_Feeds_D14	HNP-006_Cytiva_Feeds_D14
507	395225	HNP-006_BSEL_Feeds_D14 / HNP-006_Cytiva_Feeds_D14	A2VD13;A2VD13;Q8C2E4;Q8C2E4	A2VD13;Q8C2E4	0.6128841669048526	0.6128841669048526	0.0085679547130305	0.0307814307791557	14	A2VD13;Q8C2E4	Ptcd1	Pentatricopeptide repeat-containing protein 1, mitochondrial;Pentatricopeptide repeat-containing protein 1, mitochondrial	PTCD1_RAT;PTCD1_MOUSE	1	52.93134853167296	1.5293134853167296	HNP-006_BSEL_Feeds_D14	HNP-006_Cytiva_Feeds_D14
886	563412	HNP-006_BSEL_Feeds_D14 / HNP-006_Cytiva_Feeds_D14	O08749;O08749	O08749	2.166769061078586	2.166769061078586	0.0183835557237099	0.0463296174463824	14	O08749	Dld	Dihydrolipoyl dehydrogenase, mitochondrial	DLDH_MOUSE	1	349.01668688185606	4.4901668688185605	HNP-006_BSEL_Feeds_D14	HNP-006_Cytiva_Feeds_D14
888	564718	HNP-006_BSEL_Feeds_D14 / HNP-006_Cytiva_Feeds_D14	P83870;P83870;P83871;P83871;Q7RTV0;Q7RTV0	P83870;P83871;Q7RTV0	1.127875122363618	1.127875122363618	0.0184785087702427	0.0464612700548267	14	P83870;P83871;Q7RTV0	Phf5a;Phf5a;PHF5A	PHD finger-like domain-containing protein 5A	PHF5A_MOUSE;PHF5A_RAT;PHF5A_HUMAN	3	118.53663078070409	2.185366307807041	HNP-006_BSEL_Feeds_D14	HNP-006_Cytiva_Feeds_D14
931	580555	HNP-006_BSEL_Feeds_D14 / HNP-006_Cytiva_Feeds_D14	Q3T0T5;Q3T0T5	Q3T0T5	1.2053296723565392	1.2053296723565392	0.0196163311469913	0.0479766661377791	14	Q3T0T5	JPT1	Jupiter microtubule associated homolog 1	JUPI1_BOVIN	2	130.5899557883003	2.305899557883003	HNP-006_BSEL_Feeds_D14	HNP-006_Cytiva_Feeds_D14
