## Supplementary material for "Fatty Acid β-oxidation and Ferroptosis Define a Survival-Productivity Trade Off in CHO fed-Batch Bioreactors": JM-05B_BSEL_feeds_D05_vs_JM-05B_Cytiva_feeds_D05_DOWNREGULATED.tsv

	Unnamed: 0	Comparison (group1/group2)	Group	ProteinGroups	AVG Log2 Ratio	Absolute AVG Log2 Ratio	Pvalue	Qvalue	# of Ratios	UniProtIds	Genes	ProteinDescriptions	ProteinNames	# Unique Total Peptides	% Change	Ratio	Condition Numerator	Condition Denominator	GO Cellular Component	GO Molecular Function	GO Biological Process
25	260012	JM-05B_Cytiva_feeds_D05 / JM-05B_BSEL_feeds_D05	O35254;O35254;Q91X51;Q91X51	O35254;Q91X51	-0.7476552296670997	0.7476552296670997	0.0034698833203587	0.0189485925196463	14	O35254;Q91X51	Gorasp1	Golgi reassembly-stacking protein 1	GORS1_RAT;GORS1_MOUSE	1	-40.44292648626994	0.5955707351373006	JM-05B_Cytiva_feeds_D05	JM-05B_BSEL_feeds_D05
33	326682	JM-05B_Cytiva_feeds_D05 / JM-05B_BSEL_feeds_D05	P58366;P58366;Q9HCJ1;Q9HCJ1;Q9JHZ2;Q9JHZ2	P58366;Q9HCJ1;Q9JHZ2	-1.1925710793120223	1.1925710793120223	0.0056969250530178	0.0247611675199807	8	P58366;Q9HCJ1;Q9JHZ2	Ankh;ANKH;Ankh	Progressive ankylosis protein homolog;Progressive ankylosis protein homolog;Progressive ankylosis protein	ANKH_RAT;ANKH_HUMAN;ANKH_MOUSE	1	-56.247755919986	0.43752244080014	JM-05B_Cytiva_feeds_D05	JM-05B_BSEL_feeds_D05
40	389088	JM-05B_Cytiva_feeds_D05 / JM-05B_BSEL_feeds_D05	P04264;P04264	P04264	-0.6361847734884978	0.6361847734884978	0.0082852951240932	0.0302353839123228	14	P04264	KRT1	Keratin, type II cytoskeletal 1	K2C1_HUMAN	24	-35.65877867890467	0.6434122132109533	JM-05B_Cytiva_feeds_D05	JM-05B_BSEL_feeds_D05
44	413175	JM-05B_Cytiva_feeds_D05 / JM-05B_BSEL_feeds_D05	A2VEC9;A2VEC9	A2VEC9	-1.3763219029848015	1.3763219029848015	0.0094277996514719	0.0323989812344967	12	A2VEC9	SSPOP	SCO-spondin	SSPO_HUMAN	1	-61.48004035116755	0.3851995964883244	JM-05B_Cytiva_feeds_D05	JM-05B_BSEL_feeds_D05
49	437451	JM-05B_Cytiva_feeds_D05 / JM-05B_BSEL_feeds_D05	A2A3L6;A2A3L6	A2A3L6	-0.8413751672098694	0.8413751672098694	0.0106554206998705	0.0345851784730457	14	A2A3L6	TTC24	Tetratricopeptide repeat protein 24	TTC24_HUMAN	1	-44.18886725517876	0.5581113274482125	JM-05B_Cytiva_feeds_D05	JM-05B_BSEL_feeds_D05
50	443856	JM-05B_Cytiva_feeds_D05 / JM-05B_BSEL_feeds_D05	Q3MHF8;Q3MHF8;Q5R4R4;Q5R4R4;Q8K2F8;Q8K2F8;Q8ND56;Q8ND56	Q3MHF8;Q5R4R4;Q8K2F8;Q8ND56	-0.6808573170691864	0.6808573170691864	0.0109909014920396	0.0351598677762031	10	Q3MHF8;Q5R4R4;Q8K2F8;Q8ND56	LSM14A;LSM14A;Lsm14a;LSM14A	Protein LSM14 homolog A	LS14A_BOVIN;LS14A_PONAB;LS14A_MOUSE;LS14A_HUMAN	1	-37.6205523650737	0.623794476349263	JM-05B_Cytiva_feeds_D05	JM-05B_BSEL_feeds_D05
59	485222	JM-05B_Cytiva_feeds_D05 / JM-05B_BSEL_feeds_D05	Q5M7W7;Q5M7W7;Q8CFI5;Q8CFI5	Q5M7W7;Q8CFI5	-1.046326866371532	1.046326866371532	0.0133106119120661	0.0389505570046466	14	Q5M7W7;Q8CFI5	Pars2	Probable proline--tRNA ligase, mitochondrial;Probable proline--tRNA ligase, mitochondrial	SYPM_RAT;SYPM_MOUSE	1	-51.580062117560345	0.4841993788243965	JM-05B_Cytiva_feeds_D05	JM-05B_BSEL_feeds_D05
62	507024	JM-05B_Cytiva_feeds_D05 / JM-05B_BSEL_feeds_D05	B1WC61;B1WC61	B1WC61	-0.6765559593033693	0.6765559593033693	0.014636126417114	0.0409876645165998	14	B1WC61	Acad9	Complex I assembly factor ACAD9, mitochondrial	ACAD9_RAT	2	-37.43429213627925	0.6256570786372075	JM-05B_Cytiva_feeds_D05	JM-05B_BSEL_feeds_D05
65	512255	JM-05B_Cytiva_feeds_D05 / JM-05B_BSEL_feeds_D05	P97386;P97386	P97386	-0.7983873322038391	0.7983873322038391	0.0149626661236398	0.0414743478118416	14	P97386	Lig3	DNA ligase 3	DNLI3_MOUSE	2	-42.500844676102936	0.5749915532389707	JM-05B_Cytiva_feeds_D05	JM-05B_BSEL_feeds_D05
72	550442	JM-05B_Cytiva_feeds_D05 / JM-05B_BSEL_feeds_D05	P31235;P31235	P31235	-0.7678792539764009	0.7678792539764009	0.0174879090567141	0.0451110234734754	14	P31235	CASQ2	Calsequestrin-2	CASQ2_RABIT	1	-41.27198641765705	0.5872801358234295	JM-05B_Cytiva_feeds_D05	JM-05B_BSEL_feeds_D05
76	572843	JM-05B_Cytiva_feeds_D05 / JM-05B_BSEL_feeds_D05	Q68FX7;Q68FX7;Q8BKT7;Q8BKT7	Q68FX7;Q8BKT7	-0.7724548468351675	0.7724548468351675	0.0190562789467348	0.0472344518994889	14	Q68FX7;Q8BKT7	Thoc5	THO complex subunit 5 homolog	THOC5_RAT;THOC5_MOUSE	2	-41.45795074036586	0.5854204925963414	JM-05B_Cytiva_feeds_D05	JM-05B_BSEL_feeds_D05
