## Supplementary material for "Fatty Acid β-oxidation and Ferroptosis Define a Survival-Productivity Trade Off in CHO fed-Batch Bioreactors": JM-05B_BSEL_feeds_D05_vs_JM-05B_Cytiva_feeds_D05_UPREGULATED.tsv

	Unnamed: 0	Comparison (group1/group2)	Group	ProteinGroups	AVG Log2 Ratio	Absolute AVG Log2 Ratio	Pvalue	Qvalue	# of Ratios	UniProtIds	Genes	ProteinDescriptions	ProteinNames	# Unique Total Peptides	% Change	Ratio	Condition Numerator	Condition Denominator	GO Cellular Component	GO Molecular Function	GO Biological Process
2	39416	JM-05B_Cytiva_feeds_D05 / JM-05B_BSEL_feeds_D05	O35144;O35144	O35144	1.4018392965862094	1.4018392965862094	4.659248063933064e-05	0.0016783765906797	14	O35144	Terf2	Telomeric repeat-binding factor 2	TERF2_MOUSE	1	164.23824569860747	2.6423824569860748	JM-05B_Cytiva_feeds_D05	JM-05B_BSEL_feeds_D05
5	53596	JM-05B_Cytiva_feeds_D05 / JM-05B_BSEL_feeds_D05	O14967;O14967	O14967	0.7349887846381097	0.7349887846381097	9.589276639937588e-05	0.0025403813393299	14	O14967	CLGN	Calmegin	CLGN_HUMAN	1	66.4384530619724	1.664384530619724	JM-05B_Cytiva_feeds_D05	JM-05B_BSEL_feeds_D05
10	118815	JM-05B_Cytiva_feeds_D05 / JM-05B_BSEL_feeds_D05	Q1HCL7;Q1HCL7;Q4G0N4;Q4G0N4;Q8C5H8;Q8C5H8	Q1HCL7;Q4G0N4;Q8C5H8	0.6922479961174534	0.6922479961174534	0.000610493975073	0.007295643467363	14	Q1HCL7;Q4G0N4;Q8C5H8	Nadk2;NADK2;Nadk2	NAD kinase 2, mitochondrial;NAD kinase 2, mitochondrial;NAD kinase 2, mitochondrial	NAKD2_RAT;NAKD2_HUMAN;NAKD2_MOUSE	1	61.57992837056996	1.6157992837056996	JM-05B_Cytiva_feeds_D05	JM-05B_BSEL_feeds_D05
11	139059	JM-05B_Cytiva_feeds_D05 / JM-05B_BSEL_feeds_D05	Q5SV42;Q5SV42	Q5SV42	0.5807829323221284	0.5807829323221284	0.0008717987170036	0.0089015989722209	14	Q5SV42	Serpinb1c	Leukocyte elastase inhibitor C	ILEUC_MOUSE	1	49.56607045484101	1.49566070454841	JM-05B_Cytiva_feeds_D05	JM-05B_BSEL_feeds_D05
12	143452	JM-05B_Cytiva_feeds_D05 / JM-05B_BSEL_feeds_D05	Q9NTJ4;Q9NTJ4	Q9NTJ4	0.6965123039820488	0.6965123039820488	0.0009346421791617	0.0092512126746508	14	Q9NTJ4	MAN2C1	Alpha-mannosidase 2C1	MA2C1_HUMAN	1	62.05823172209719	1.620582317220972	JM-05B_Cytiva_feeds_D05	JM-05B_BSEL_feeds_D05
14	178564	JM-05B_Cytiva_feeds_D05 / JM-05B_BSEL_feeds_D05	A0A024R1R8;A0A024R1R8;A1A4Q4;A1A4Q4;Q8K003;Q8K003;Q9Y2S6;Q9Y2S6	A0A024R1R8;A1A4Q4;Q8K003;Q9Y2S6	0.6869199656393263	0.6869199656393263	0.0015168169817737	0.0120612525524674	10	A0A024R1R8;A1A4Q4;Q8K003;Q9Y2S6	TMA7B;TMA7;Tma7;TMA7	Translation machinery-associated protein 7B;Translation machinery-associated protein 7;Translation machinery-associated protein 7;Translation machinery-associated protein 7	TMA7B_HUMAN;TMA7_BOVIN;TMA7_MOUSE;TMA7_HUMAN	1	60.984296577435245	1.6098429657743525	JM-05B_Cytiva_feeds_D05	JM-05B_BSEL_feeds_D05
19	228998	JM-05B_Cytiva_feeds_D05 / JM-05B_BSEL_feeds_D05	Q8IVL6;Q8IVL6	Q8IVL6	1.9345961945567047	1.9345961945567047	0.0026348797571047	0.0163381325810214	14	Q8IVL6	P3H3	Prolyl 3-hydroxylase 3	P3H3_HUMAN	1	282.27111567485554	3.822711156748555	JM-05B_Cytiva_feeds_D05	JM-05B_BSEL_feeds_D05
26	262450	JM-05B_Cytiva_feeds_D05 / JM-05B_BSEL_feeds_D05	Q5PQN6;Q5PQN6;Q9H9C1;Q9H9C1	Q5PQN6;Q9H9C1	1.2910674969684792	1.2910674969684792	0.0035411487781851	0.0191581288234664	12	Q5PQN6;Q9H9C1	Vipas39;VIPAS39	Spermatogenesis-defective protein 39 homolog	SPE39_RAT;SPE39_HUMAN	2	144.70905675336522	2.4470905675336523	JM-05B_Cytiva_feeds_D05	JM-05B_BSEL_feeds_D05
27	276456	JM-05B_Cytiva_feeds_D05 / JM-05B_BSEL_feeds_D05	P13591;P13591	P13591	1.1406373730296684	1.1406373730296684	0.0039663704177576	0.0203715106248858	14	P13591	NCAM1	Neural cell adhesion molecule 1	NCAM1_HUMAN	1	120.47840754917956	2.204784075491796	JM-05B_Cytiva_feeds_D05	JM-05B_BSEL_feeds_D05
30	285033	JM-05B_Cytiva_feeds_D05 / JM-05B_BSEL_feeds_D05	P51553;P51553	P51553	0.7180588675239165	0.7180588675239165	0.0042419488799791	0.0211312851476829	14	P51553	IDH3G	Isocitrate dehydrogenase [NAD] subunit gamma, mitochondrial	IDH3G_HUMAN	1	64.4967257066298	1.644967257066298	JM-05B_Cytiva_feeds_D05	JM-05B_BSEL_feeds_D05
36	360141	JM-05B_Cytiva_feeds_D05 / JM-05B_BSEL_feeds_D05	Q3U962;Q3U962	Q3U962	1.4934848100676414	1.4934848100676414	0.0070314317378867	0.0277220108116805	10	Q3U962	Col5a2	Collagen alpha-2(V) chain	CO5A2_MOUSE	1	181.56827870527616	2.815682787052762	JM-05B_Cytiva_feeds_D05	JM-05B_BSEL_feeds_D05
41	395152	JM-05B_Cytiva_feeds_D05 / JM-05B_BSEL_feeds_D05	P20761;P20761	P20761	0.8944166116014551	0.8944166116014551	0.0085648118636833	0.0307758529987322	14	P20761	Igh-1a	Ig gamma-2B chain C region	IGG2B_RAT	2	85.88580593143453	1.858858059314345	JM-05B_Cytiva_feeds_D05	JM-05B_BSEL_feeds_D05
45	421723	JM-05B_Cytiva_feeds_D05 / JM-05B_BSEL_feeds_D05	O95400;O95400;Q9CWK3;Q9CWK3	O95400;Q9CWK3	1.0857253446157915	1.0857253446157915	0.0098508174778182	0.0331665646353497	10	O95400;Q9CWK3	CD2BP2;Cd2bp2	CD2 antigen cytoplasmic tail-binding protein 2	CD2B2_HUMAN;CD2B2_MOUSE	1	112.24423160721976	2.1224423160721977	JM-05B_Cytiva_feeds_D05	JM-05B_BSEL_feeds_D05
57	472770	JM-05B_Cytiva_feeds_D05 / JM-05B_BSEL_feeds_D05	Q8CHY6;Q8CHY6	Q8CHY6	1.7778968404770232	1.7778968404770232	0.0125826479958366	0.0377901282523514	14	Q8CHY6	Gatad2a	Transcriptional repressor p66 alpha	P66A_MOUSE	2	242.9258929527276	3.4292589295272755	JM-05B_Cytiva_feeds_D05	JM-05B_BSEL_feeds_D05
64	510967	JM-05B_Cytiva_feeds_D05 / JM-05B_BSEL_feeds_D05	P21980;P21980	P21980	0.7602262660020956	0.7602262660020956	0.0148804451830371	0.0413502103948492	14	P21980	TGM2	Protein-glutamine gamma-glutamyltransferase 2	TGM2_HUMAN	2	69.3756245242241	1.693756245242241	JM-05B_Cytiva_feeds_D05	JM-05B_BSEL_feeds_D05
66	513192	JM-05B_Cytiva_feeds_D05 / JM-05B_BSEL_feeds_D05	Q2KJ32;Q2KJ32	Q2KJ32	0.8072947608659493	0.8072947608659493	0.0150238333034365	0.0415677203901492	14	Q2KJ32	SELENBP1	Methanethiol oxidase	SBP1_BOVIN	5	74.99270255408928	1.7499270255408927	JM-05B_Cytiva_feeds_D05	JM-05B_BSEL_feeds_D05
75	570476	JM-05B_Cytiva_feeds_D05 / JM-05B_BSEL_feeds_D05	Q99L13;Q99L13	Q99L13	1.1545915580371349	1.1545915580371349	0.0188864865347057	0.0470078275857845	10	Q99L13	Hibadh	3-hydroxyisobutyrate dehydrogenase, mitochondrial	3HIDH_MOUSE	1	122.62128832231224	2.2262128832231225	JM-05B_Cytiva_feeds_D05	JM-05B_BSEL_feeds_D05
77	580730	JM-05B_Cytiva_feeds_D05 / JM-05B_BSEL_feeds_D05	Q9CY18;Q9CY18	Q9CY18	0.8158322920517033	0.8158322920517033	0.0196269331371961	0.0479886528662393	12	Q9CY18	Snx7	Sorting nexin-7	SNX7_MOUSE	1	76.03133853291509	1.7603133853291508	JM-05B_Cytiva_feeds_D05	JM-05B_BSEL_feeds_D05
