## Supplementary material for "Fatty Acid β-oxidation and Ferroptosis Define a Survival-Productivity Trade Off in CHO fed-Batch Bioreactors": JM-05B_BSEL_feeds_D07_vs_JM-05B_Cytiva_feeds_D07_DOWNREGULATED.tsv

	Unnamed: 0	Comparison (group1/group2)	Group	ProteinGroups	AVG Log2 Ratio	Absolute AVG Log2 Ratio	Pvalue	Qvalue	# of Ratios	UniProtIds	Genes	ProteinDescriptions	ProteinNames	# Unique Total Peptides	% Change	Ratio	Condition Numerator	Condition Denominator	GO Cellular Component	GO Molecular Function	GO Biological Process
17	49329	JM-05B_Cytiva_feeds_D07 / JM-05B_BSEL_feeds_D07	P02804;P02804	P02804	-1.2836296611460656	1.2836296611460656	7.91623961528712e-05	0.0022785835794175	16	P02804	MT1	Metallothionein-1	MT1_CRIGR	1	-58.92392211385239	0.4107607788614761	JM-05B_Cytiva_feeds_D07	JM-05B_BSEL_feeds_D07
139	218958	JM-05B_Cytiva_feeds_D07 / JM-05B_BSEL_feeds_D07	Q9NTJ4;Q9NTJ4	Q9NTJ4	-0.8099318130282538	0.8099318130282538	0.0023907711138962	0.0155035925587852	16	Q9NTJ4	MAN2C1	Alpha-mannosidase 2C1	MA2C1_HUMAN	1	-42.95911831246077	0.5704088168753922	JM-05B_Cytiva_feeds_D07	JM-05B_BSEL_feeds_D07
149	228239	JM-05B_Cytiva_feeds_D07 / JM-05B_BSEL_feeds_D07	Q9H7P6;Q9H7P6	Q9H7P6	-0.7966515665222195	0.7966515665222195	0.0026159121243844	0.0162739321064564	12	Q9H7P6	MVB12B	Multivesicular body subunit 12B	MB12B_HUMAN	1	-42.43162344668608	0.5756837655331392	JM-05B_Cytiva_feeds_D07	JM-05B_BSEL_feeds_D07
286	340355	JM-05B_Cytiva_feeds_D07 / JM-05B_BSEL_feeds_D07	Q9HAW7;Q9HAW7;Q9HAW8;Q9HAW8;Q9HAW9;Q9HAW9	Q9HAW7;Q9HAW8;Q9HAW9	-1.392082544756326	1.392082544756326	0.006225399832239	0.0259711413142067	10	Q9HAW7;Q9HAW8;Q9HAW9	UGT1A7;UGT1A10;UGT1A8	UDP-glucuronosyltransferase 1A7;UDP-glucuronosyltransferase 1A10;UDP-glucuronosyltransferase 1A8	UD17_HUMAN;UD110_HUMAN;UD18_HUMAN	1	-61.89855930314341	0.3810144069685659	JM-05B_Cytiva_feeds_D07	JM-05B_BSEL_feeds_D07
323	368567	JM-05B_Cytiva_feeds_D07 / JM-05B_BSEL_feeds_D07	O35296;O35296	O35296	-1.04775718446876	1.04775718446876	0.0073869565672796	0.0284580453429686	12	O35296	HSD3B3	NADPH-dependent 3-keto-steroid reductase HSD3B3	3BHS3_MESAU	2	-51.62804287019254	0.4837195712980746	JM-05B_Cytiva_feeds_D07	JM-05B_BSEL_feeds_D07
474	447822	JM-05B_Cytiva_feeds_D07 / JM-05B_BSEL_feeds_D07	Q86WI3;Q86WI3	Q86WI3	-1.2509556035215752	1.2509556035215752	0.0111966326540033	0.0355008034695719	10	Q86WI3	NLRC5	Protein NLRC5	NLRC5_HUMAN	1	-57.98301940734031	0.4201698059265969	JM-05B_Cytiva_feeds_D07	JM-05B_BSEL_feeds_D07
695	539764	JM-05B_Cytiva_feeds_D07 / JM-05B_BSEL_feeds_D07	Q7YS54;Q7YS54	Q7YS54	-0.5919507461862601	0.5919507461862601	0.0167637841912835	0.0440985681650998	16	Q7YS54	GSDME	Gasdermin-E	GSDME_HORSE	1	-33.655477997394954	0.6634452200260504	JM-05B_Cytiva_feeds_D07	JM-05B_BSEL_feeds_D07
