## Supplementary material for "Fatty Acid β-oxidation and Ferroptosis Define a Survival-Productivity Trade Off in CHO fed-Batch Bioreactors": JM-05B_BSEL_feeds_D07_vs_JM-05B_Cytiva_feeds_D07_UPREGULATED.tsv

	Unnamed: 0	Comparison (group1/group2)	Group	ProteinGroups	AVG Log2 Ratio	Absolute AVG Log2 Ratio	Pvalue	Qvalue	# of Ratios	UniProtIds	Genes	ProteinDescriptions	ProteinNames	# Unique Total Peptides	% Change	Ratio	Condition Numerator	Condition Denominator	GO Cellular Component	GO Molecular Function	GO Biological Process
0	6484	JM-05B_Cytiva_feeds_D07 / JM-05B_BSEL_feeds_D07	Q5E9D0;Q5E9D0;Q99L45;Q99L45	Q5E9D0;Q99L45	1.5730780406345153	1.5730780406345153	6.42264936925088e-07	0.0001406213854069	16	Q5E9D0;Q99L45	EIF2S2;Eif2s2	Eukaryotic translation initiation factor 2 subunit 2	IF2B_BOVIN;IF2B_MOUSE	1	197.5388470125884	2.975388470125884	JM-05B_Cytiva_feeds_D07	JM-05B_BSEL_feeds_D07
1	13050	JM-05B_Cytiva_feeds_D07 / JM-05B_BSEL_feeds_D07	Q8CI70;Q8CI70;Q8TCA0;Q8TCA0	Q8CI70;Q8TCA0	0.738152082530412	0.738152082530412	3.264615772338157e-06	0.000355177488768	15	Q8CI70;Q8TCA0	Lrrc20;LRRC20	Leucine-rich repeat-containing protein 20	LRC20_MOUSE;LRC20_HUMAN	1	66.8037915561871	1.668037915561871	JM-05B_Cytiva_feeds_D07	JM-05B_BSEL_feeds_D07
25	61427	JM-05B_Cytiva_feeds_D07 / JM-05B_BSEL_feeds_D07	Q0V8B6;Q0V8B6	Q0V8B6	0.6850982041766328	0.6850982041766328	0.0001321651166743	0.0030549269308041	14	Q0V8B6	TPP1	Tripeptidyl-peptidase 1	TPP1_BOVIN	1	60.78114214015693	1.6078114214015693	JM-05B_Cytiva_feeds_D07	JM-05B_BSEL_feeds_D07
42	101925	JM-05B_Cytiva_feeds_D07 / JM-05B_BSEL_feeds_D07	Q4G075;Q4G075	Q4G075	0.6882968679206849	0.6882968679206849	0.0004290265634213	0.0059766297053633	16	Q4G075	Serpinb1a	Leukocyte elastase inhibitor A	ILEUA_RAT	1	61.13801267690589	1.6113801267690588	JM-05B_Cytiva_feeds_D07	JM-05B_BSEL_feeds_D07
47	107460	JM-05B_Cytiva_feeds_D07 / JM-05B_BSEL_feeds_D07	Q7TPK6;Q7TPK6;Q80UE6;Q80UE6	Q7TPK6;Q80UE6	1.005456372979592	1.005456372979592	0.000484613895004	0.0064031578877125	16	Q7TPK6;Q80UE6	Wnk4	Serine/threonine-protein kinase WNK4	WNK4_RAT;WNK4_MOUSE	1	100.75784611938668	2.0075784611938667	JM-05B_Cytiva_feeds_D07	JM-05B_BSEL_feeds_D07
61	123378	JM-05B_Cytiva_feeds_D07 / JM-05B_BSEL_feeds_D07	P21958;P21958	P21958	0.7443355181119342	0.7443355181119342	0.0006647372292889	0.0076501335056678	14	P21958	Tap1	Antigen peptide transporter 1	TAP1_MOUSE	1	67.52025205677515	1.6752025205677514	JM-05B_Cytiva_feeds_D07	JM-05B_BSEL_feeds_D07
75	135663	JM-05B_Cytiva_feeds_D07 / JM-05B_BSEL_feeds_D07	P35763;P35763	P35763	1.7174489512767883	1.7174489512767883	0.0008225437501405	0.0086089767789326	12	P35763	Prf1	Perforin-1	PERF_RAT	1	228.85439496948624	3.2885439496948625	JM-05B_Cytiva_feeds_D07	JM-05B_BSEL_feeds_D07
82	139480	JM-05B_Cytiva_feeds_D07 / JM-05B_BSEL_feeds_D07	Q6Y288;Q6Y288	Q6Y288	0.7124906803954107	0.7124906803954107	0.0008780976395594	0.0089388575915341	14	Q6Y288	B3GLCT	Beta-1,3-glucosyltransferase	B3GLT_HUMAN	1	63.86306217313415	1.6386306217313416	JM-05B_Cytiva_feeds_D07	JM-05B_BSEL_feeds_D07
85	141550	JM-05B_Cytiva_feeds_D07 / JM-05B_BSEL_feeds_D07	Q2QD12;Q2QD12;Q5R5Y2;Q5R5Y2;Q8VEE0;Q8VEE0;Q96AT9;Q96AT9	Q2QD12;Q5R5Y2;Q8VEE0;Q96AT9	0.6766320794305446	0.6766320794305446	0.0009071008738261	0.0090991332533992	16	Q2QD12;Q5R5Y2;Q8VEE0;Q96AT9	RPEL1;RPE;Rpe;RPE	Ribulose-phosphate 3-epimerase-like protein 1;Ribulose-phosphate 3-epimerase;Ribulose-phosphate 3-epimerase;Ribulose-phosphate 3-epimerase	RPEL1_HUMAN;RPE_PONAB;RPE_MOUSE;RPE_HUMAN	1	59.84039787766662	1.5984039787766662	JM-05B_Cytiva_feeds_D07	JM-05B_BSEL_feeds_D07
88	145473	JM-05B_Cytiva_feeds_D07 / JM-05B_BSEL_feeds_D07	Q15041;Q15041;Q5R454;Q5R454;Q9JKW0;Q9JKW0	Q15041;Q5R454;Q9JKW0	0.8287615993994112	0.8287615993994112	0.0009637700321298	0.0094068372482816	16	Q15041;Q5R454;Q9JKW0	ARL6IP1;ARL6IP1;Arl6ip1	ADP-ribosylation factor-like protein 6-interacting protein 1	AR6P1_HUMAN;AR6P1_PONAB;AR6P1_MOUSE	1	77.6160062836728	1.776160062836728	JM-05B_Cytiva_feeds_D07	JM-05B_BSEL_feeds_D07
91	150924	JM-05B_Cytiva_feeds_D07 / JM-05B_BSEL_feeds_D07	Q8C522;Q8C522	Q8C522	0.7695515260265237	0.7695515260265237	0.0010446862895855	0.0098285338730436	16	Q8C522	Endod1	Endonuclease domain-containing 1 protein	ENDD1_MOUSE	2	70.47397683637273	1.704739768363727	JM-05B_Cytiva_feeds_D07	JM-05B_BSEL_feeds_D07
93	153736	JM-05B_Cytiva_feeds_D07 / JM-05B_BSEL_feeds_D07	Q8WND5;Q8WND5	Q8WND5	0.8181806943896136	0.8181806943896136	0.0010885138966633	0.0100540279823666	14	Q8WND5	ELP1	Elongator complex protein 1	ELP1_RABIT	2	76.31811365555696	1.7631811365555696	JM-05B_Cytiva_feeds_D07	JM-05B_BSEL_feeds_D07
94	156339	JM-05B_Cytiva_feeds_D07 / JM-05B_BSEL_feeds_D07	Q5PQN6;Q5PQN6;Q9H9C1;Q9H9C1	Q5PQN6;Q9H9C1	0.8126528971364992	0.8126528971364992	0.0011310035772056	0.0102720143199302	12	Q5PQN6;Q9H9C1	Vipas39;VIPAS39	Spermatogenesis-defective protein 39 homolog	SPE39_RAT;SPE39_HUMAN	2	75.64382982253066	1.7564382982253066	JM-05B_Cytiva_feeds_D07	JM-05B_BSEL_feeds_D07
98	167822	JM-05B_Cytiva_feeds_D07 / JM-05B_BSEL_feeds_D07	A0JNK3;A0JNK3	A0JNK3	1.1932761094729725	1.1932761094729725	0.0013216767657677	0.0111823218719488	10	A0JNK3	HTRA2	Serine protease HTRA2, mitochondrial	HTRA2_BOVIN	1	128.67142706253657	2.2867142706253656	JM-05B_Cytiva_feeds_D07	JM-05B_BSEL_feeds_D07
107	184546	JM-05B_Cytiva_feeds_D07 / JM-05B_BSEL_feeds_D07	Q9D7N9;Q9D7N9	Q9D7N9	0.629173634593649	0.629173634593649	0.0016322167938157	0.0125582174790454	16	Q9D7N9	Apmap	Adipocyte plasma membrane-associated protein	APMAP_MOUSE	2	54.66788131999309	1.546678813199931	JM-05B_Cytiva_feeds_D07	JM-05B_BSEL_feeds_D07
117	192015	JM-05B_Cytiva_feeds_D07 / JM-05B_BSEL_feeds_D07	A5A6L1;A5A6L1;O00622;O00622;P18406;P18406;Q9ES72;Q9ES72	A5A6L1;O00622;P18406;Q9ES72	1.128495646367326	1.128495646367326	0.0017842298452514	0.0131937630114671	12	A5A6L1;O00622;P18406;Q9ES72	CCN1;CCN1;Ccn1;Ccn1	CCN family member 1	CCN1_PANTR;CCN1_HUMAN;CCN1_MOUSE;CCN1_RAT	3	118.63064676380569	2.186306467638057	JM-05B_Cytiva_feeds_D07	JM-05B_BSEL_feeds_D07
118	192360	JM-05B_Cytiva_feeds_D07 / JM-05B_BSEL_feeds_D07	Q6TUF2;Q6TUF2;Q8BQU3;Q8BQU3	Q6TUF2;Q8BQU3	0.8800778583422575	0.8800778583422575	0.0017910269390647	0.0132203165311929	16	Q6TUF2;Q8BQU3	Sdhaf3	Succinate dehydrogenase assembly factor 3, mitochondrial;Succinate dehydrogenase assembly factor 3, mitochondrial	SDHF3_RAT;SDHF3_MOUSE	1	84.04746239981779	1.840474623998178	JM-05B_Cytiva_feeds_D07	JM-05B_BSEL_feeds_D07
128	205166	JM-05B_Cytiva_feeds_D07 / JM-05B_BSEL_feeds_D07	O35127;O35127;Q32KM2;Q32KM2;Q99622;Q99622	O35127;Q32KM2;Q99622	0.938347022504351	0.938347022504351	0.0020672653074378	0.0143068406159846	12	O35127;Q32KM2;Q99622	Grcc10;;C12orf57	Protein C10	C10_MOUSE;C10_BOVIN;C10_HUMAN	2	91.63313308861356	1.916331330886136	JM-05B_Cytiva_feeds_D07	JM-05B_BSEL_feeds_D07
164	244895	JM-05B_Cytiva_feeds_D07 / JM-05B_BSEL_feeds_D07	Q10471;Q10471	Q10471	0.6527146001010175	0.6527146001010175	0.0030464729930216	0.0176633496839025	16	Q10471	GALNT2	Polypeptide N-acetylgalactosaminyltransferase 2	GALT2_HUMAN	4	57.21235495347978	1.5721235495347978	JM-05B_Cytiva_feeds_D07	JM-05B_BSEL_feeds_D07
174	254089	JM-05B_Cytiva_feeds_D07 / JM-05B_BSEL_feeds_D07	P04275;P04275	P04275	0.5911190810950804	0.5911190810950804	0.003298792885554	0.0184340688436171	16	P04275	VWF	von Willebrand factor	VWF_HUMAN	2	50.64148020727583	1.5064148020727584	JM-05B_Cytiva_feeds_D07	JM-05B_BSEL_feeds_D07
179	259067	JM-05B_Cytiva_feeds_D07 / JM-05B_BSEL_feeds_D07	Q68DY1;Q68DY1	Q68DY1	0.8733719706836023	0.8733719706836023	0.0034413216269534	0.0188610976051476	16	Q68DY1	ZNF626	Zinc finger protein 626	ZN626_HUMAN	1	83.1939641737633	1.831939641737633	JM-05B_Cytiva_feeds_D07	JM-05B_BSEL_feeds_D07
198	274897	JM-05B_Cytiva_feeds_D07 / JM-05B_BSEL_feeds_D07	Q6BDS2;Q6BDS2	Q6BDS2	0.7414912913005848	0.7414912913005848	0.0039173387997387	0.0202338644124008	12	Q6BDS2	BLTP3A	Bridge-like lipid transfer protein family member 3A	BLT3A_HUMAN	1	67.19031661022477	1.6719031661022477	JM-05B_Cytiva_feeds_D07	JM-05B_BSEL_feeds_D07
211	286585	JM-05B_Cytiva_feeds_D07 / JM-05B_BSEL_feeds_D07	Q1HCL7;Q1HCL7;Q4G0N4;Q4G0N4;Q8C5H8;Q8C5H8	Q1HCL7;Q4G0N4;Q8C5H8	1.1080183861281667	1.1080183861281667	0.00429186786541	0.0212641740990838	14	Q1HCL7;Q4G0N4;Q8C5H8	Nadk2;NADK2;Nadk2	NAD kinase 2, mitochondrial;NAD kinase 2, mitochondrial;NAD kinase 2, mitochondrial	NAKD2_RAT;NAKD2_HUMAN;NAKD2_MOUSE	1	115.5493760156122	2.155493760156122	JM-05B_Cytiva_feeds_D07	JM-05B_BSEL_feeds_D07
228	298930	JM-05B_Cytiva_feeds_D07 / JM-05B_BSEL_feeds_D07	Q4KLJ8;Q4KLJ8;Q5RB77;Q5RB77;Q8BVF2;Q8BVF2;Q9H2J4;Q9H2J4	Q4KLJ8;Q5RB77;Q8BVF2;Q9H2J4	0.6139904078644502	0.6139904078644502	0.0047064628752677	0.0223552472867267	16	Q4KLJ8;Q5RB77;Q8BVF2;Q9H2J4	Pdcl3;PDCL3;Pdcl3;PDCL3	Phosducin-like protein 3	PDCL3_RAT;PDCL3_PONAB;PDCL3_MOUSE;PDCL3_HUMAN	1	53.048659394817285	1.5304865939481729	JM-05B_Cytiva_feeds_D07	JM-05B_BSEL_feeds_D07
255	319131	JM-05B_Cytiva_feeds_D07 / JM-05B_BSEL_feeds_D07	Q96T23;Q96T23	Q96T23	0.6902383014464152	0.6902383014464152	0.0054167973249719	0.0241007584789516	16	Q96T23	RSF1	Remodeling and spacing factor 1	RSF1_HUMAN	2	61.355001935950405	1.613550019359504	JM-05B_Cytiva_feeds_D07	JM-05B_BSEL_feeds_D07
278	333454	JM-05B_Cytiva_feeds_D07 / JM-05B_BSEL_feeds_D07	A5A6H5;A5A6H5;P25705;P25705	A5A6H5;P25705	0.8777712959823143	0.8777712959823143	0.0059545630769863	0.0253553556121683	12	A5A6H5;P25705	ATP5F1A	ATP synthase subunit alpha, mitochondrial;ATP synthase subunit alpha, mitochondrial	ATPA_PANTR;ATPA_HUMAN	1	83.75344477180819	1.837534447718082	JM-05B_Cytiva_feeds_D07	JM-05B_BSEL_feeds_D07
283	337466	JM-05B_Cytiva_feeds_D07 / JM-05B_BSEL_feeds_D07	E1BP92;E1BP92	E1BP92	1.1248607348731507	1.1248607348731507	0.0061115190636189	0.0257138687341378	14	E1BP92	VRTN	Vertnin	VRTN_BOVIN	1	118.0804939386269	2.180804939386269	JM-05B_Cytiva_feeds_D07	JM-05B_BSEL_feeds_D07
376	398262	JM-05B_Cytiva_feeds_D07 / JM-05B_BSEL_feeds_D07	P09001;P09001;P18665;P18665;Q3ZBX6;Q3ZBX6;Q99N95;Q99N95	P09001;P18665;Q3ZBX6;Q99N95	0.6288465148883625	0.6288465148883625	0.0087097409636473	0.0310522036312712	16	P09001;P18665;Q3ZBX6;Q99N95	MRPL3;Mrpl3;MRPL3;Mrpl3	Large ribosomal subunit protein uL3m	RM03_HUMAN;RM03_RAT;RM03_BOVIN;RM03_MOUSE	1	54.63281557515023	1.5463281557515025	JM-05B_Cytiva_feeds_D07	JM-05B_BSEL_feeds_D07
383	401106	JM-05B_Cytiva_feeds_D07 / JM-05B_BSEL_feeds_D07	Q812D3;Q812D3;Q9D6L8;Q9D6L8;Q9H2H8;Q9H2H8	Q812D3;Q9D6L8;Q9H2H8	0.9469429904897724	0.9469429904897724	0.0088440109197969	0.0313073404777224	12	Q812D3;Q9D6L8;Q9H2H8	Ppil3;Ppil3;PPIL3	Peptidyl-prolyl cis-trans isomerase-like 3	PPIL3_RAT;PPIL3_MOUSE;PPIL3_HUMAN	1	92.77834357219804	1.9277834357219803	JM-05B_Cytiva_feeds_D07	JM-05B_BSEL_feeds_D07
401	406335	JM-05B_Cytiva_feeds_D07 / JM-05B_BSEL_feeds_D07	P48769;P48769	P48769	1.121614732510761	1.121614732510761	0.0090975420000978	0.0317900562278192	14	P48769	Dck	Deoxycytidine kinase	DCK_RAT	1	117.59037370222292	2.1759037370222294	JM-05B_Cytiva_feeds_D07	JM-05B_BSEL_feeds_D07
424	421306	JM-05B_Cytiva_feeds_D07 / JM-05B_BSEL_feeds_D07	Q8SQ23;Q8SQ23	Q8SQ23	0.6928141201274942	0.6928141201274942	0.0098299035959209	0.0331289545534275	16	Q8SQ23	PLAT	Tissue-type plasminogen activator	TPA_PIG	1	61.6433459497057	1.616433459497057	JM-05B_Cytiva_feeds_D07	JM-05B_BSEL_feeds_D07
465	443185	JM-05B_Cytiva_feeds_D07 / JM-05B_BSEL_feeds_D07	A4IFA7;A4IFA7;Q7TS56;Q7TS56	A4IFA7;Q7TS56	0.8514808893395353	0.8514808893395353	0.0109555439078641	0.0350995338918669	16	A4IFA7;Q7TS56	CBR4;Cbr4	3-oxoacyl-[acyl-carrier-protein] reductase	CBR4_BOVIN;CBR4_RAT	1	80.43520959708405	1.8043520959708408	JM-05B_Cytiva_feeds_D07	JM-05B_BSEL_feeds_D07
477	449805	JM-05B_Cytiva_feeds_D07 / JM-05B_BSEL_feeds_D07	P07897;P07897	P07897	1.601599088646252	1.601599088646252	0.0113002007197335	0.0356710694375115	16	P07897	Acan	Aggrecan core protein	PGCA_RAT	1	203.479504781966	3.03479504781966	JM-05B_Cytiva_feeds_D07	JM-05B_BSEL_feeds_D07
484	451860	JM-05B_Cytiva_feeds_D07 / JM-05B_BSEL_feeds_D07	Q99467;Q99467	Q99467	0.7556612765364142	0.7556612765364142	0.0114136906879206	0.0358656236771864	16	Q99467	CD180	CD180 antigen	CD180_HUMAN	1	68.84053157050278	1.6884053157050278	JM-05B_Cytiva_feeds_D07	JM-05B_BSEL_feeds_D07
509	463527	JM-05B_Cytiva_feeds_D07 / JM-05B_BSEL_feeds_D07	Q8MK67;Q8MK67	Q8MK67	0.6526395904836841	0.6526395904836841	0.0120563055325605	0.0369317951066077	12	Q8MK67	PEBP1	Phosphatidylethanolamine-binding protein 1	PEBP1_RABIT	1	57.20418127041036	1.5720418127041036	JM-05B_Cytiva_feeds_D07	JM-05B_BSEL_feeds_D07
519	467360	JM-05B_Cytiva_feeds_D07 / JM-05B_BSEL_feeds_D07	Q3ZBJ3;Q3ZBJ3	Q3ZBJ3	0.8847254068179023	0.8847254068179023	0.0122722895667221	0.0372846359696974	14	Q3ZBJ3	FXYD7	FXYD domain-containing ion transport regulator 7	FXYD7_BOVIN	1	84.64131537523294	1.8464131537523287	JM-05B_Cytiva_feeds_D07	JM-05B_BSEL_feeds_D07
549	479700	JM-05B_Cytiva_feeds_D07 / JM-05B_BSEL_feeds_D07	Q8CIM8;Q8CIM8;Q96HW7;Q96HW7	Q8CIM8;Q96HW7	1.4448513109365773	1.4448513109365773	0.0129809324200374	0.0384230164498881	14	Q8CIM8;Q96HW7	Ints4;INTS4	Integrator complex subunit 4	INT4_MOUSE;INT4_HUMAN	1	172.23476441219262	2.722347644121926	JM-05B_Cytiva_feeds_D07	JM-05B_BSEL_feeds_D07
568	489241	JM-05B_Cytiva_feeds_D07 / JM-05B_BSEL_feeds_D07	Q62070;Q62070	Q62070	0.7620180952438473	0.7620180952438473	0.0135525863560315	0.0393328120908549	14	Q62070	Pim2	Serine/threonine-protein kinase pim-2	PIM2_MOUSE	1	69.5861199755639	1.695861199755639	JM-05B_Cytiva_feeds_D07	JM-05B_BSEL_feeds_D07
569	489603	JM-05B_Cytiva_feeds_D07 / JM-05B_BSEL_feeds_D07	Q99MW1;Q99MW1	Q99MW1	0.6399893047799581	0.6399893047799581	0.0135736573278748	0.0393648926326886	12	Q99MW1	Stk31	Serine/threonine-protein kinase 31	STK31_MOUSE	1	55.83176069062437	1.5583176069062437	JM-05B_Cytiva_feeds_D07	JM-05B_BSEL_feeds_D07
620	510745	JM-05B_Cytiva_feeds_D07 / JM-05B_BSEL_feeds_D07	Q9H2I8;Q9H2I8	Q9H2I8	0.7702817224921766	0.7702817224921766	0.0148655663284876	0.041326976420152	16	Q9H2I8	LRMDA	Leucine-rich melanocyte differentiation-associated protein	LRMDA_HUMAN	1	70.56028128657674	1.7056028128657674	JM-05B_Cytiva_feeds_D07	JM-05B_BSEL_feeds_D07
623	512108	JM-05B_Cytiva_feeds_D07 / JM-05B_BSEL_feeds_D07	Q9JKR6;Q9JKR6	Q9JKR6	1.002694220753265	1.002694220753265	0.0149540890536266	0.0414624252631107	16	Q9JKR6	Hyou1	Hypoxia up-regulated protein 1	HYOU1_MOUSE	2	100.37384727344248	2.0037384727344247	JM-05B_Cytiva_feeds_D07	JM-05B_BSEL_feeds_D07
636	515592	JM-05B_Cytiva_feeds_D07 / JM-05B_BSEL_feeds_D07	Q8CFX1;Q8CFX1	Q8CFX1	0.9929297755598248	0.9929297755598248	0.0151775255414149	0.0417975770834824	10	Q8CFX1	H6pd	GDH/6PGL endoplasmic bifunctional protein	G6PE_MOUSE	1	99.0222565462101	1.990222565462101	JM-05B_Cytiva_feeds_D07	JM-05B_BSEL_feeds_D07
717	548674	JM-05B_Cytiva_feeds_D07 / JM-05B_BSEL_feeds_D07	O35346;O35346;P34152;P34152	O35346;P34152	0.7790062822582204	0.7790062822582204	0.0173656355552447	0.0449393841854133	16	O35346;P34152	Ptk2	Focal adhesion kinase 1	FAK1_RAT;FAK1_MOUSE	2	71.59485329897457	1.7159485329897457	JM-05B_Cytiva_feeds_D07	JM-05B_BSEL_feeds_D07
729	552700	JM-05B_Cytiva_feeds_D07 / JM-05B_BSEL_feeds_D07	A7MBC2;A7MBC2;Q99K01;Q99K01	A7MBC2;Q99K01	0.687318499746118	0.687318499746118	0.0176405739653523	0.0453188462771029	14	A7MBC2;Q99K01	PDXDC1;Pdxdc1	Pyridoxal-dependent decarboxylase domain-containing protein 1	PDXD1_BOVIN;PDXD1_MOUSE	1	61.02877347199511	1.6102877347199511	JM-05B_Cytiva_feeds_D07	JM-05B_BSEL_feeds_D07
799	577488	JM-05B_Cytiva_feeds_D07 / JM-05B_BSEL_feeds_D07	A2A3L6;A2A3L6	A2A3L6	0.9848857903491348	0.9848857903491348	0.0193889475165944	0.047672471338705	14	A2A3L6	TTC24	Tetratricopeptide repeat protein 24	TTC24_HUMAN	1	97.91566284803228	1.9791566284803228	JM-05B_Cytiva_feeds_D07	JM-05B_BSEL_feeds_D07
815	583775	JM-05B_Cytiva_feeds_D07 / JM-05B_BSEL_feeds_D07	Q01992;Q01992	Q01992	1.0301697825816625	1.0301697825816625	0.0198449471597409	0.0482681726933307	14	Q01992	Mipep	Mitochondrial intermediate peptidase	MIPEP_RAT	1	104.22645797864828	2.0422645797864827	JM-05B_Cytiva_feeds_D07	JM-05B_BSEL_feeds_D07
