## Supplementary material for "Fatty Acid β-oxidation and Ferroptosis Define a Survival-Productivity Trade Off in CHO fed-Batch Bioreactors": JM-05B_BSEL_feeds_D10_vs_JM-05B_Cytiva_feeds_D10_DOWNREGULATED.tsv

	Unnamed: 0	Comparison (group1/group2)	Group	ProteinGroups	AVG Log2 Ratio	Absolute AVG Log2 Ratio	Pvalue	Qvalue	# of Ratios	UniProtIds	Genes	ProteinDescriptions	ProteinNames	# Unique Total Peptides	% Change	Ratio	Condition Numerator	Condition Denominator	GO Cellular Component	GO Molecular Function	GO Biological Process
0	38630	JM-05B_Cytiva_feeds_D10 / JM-05B_BSEL_feeds_D10	P25886;P25886;P47915;P47915	P25886;P47915	-0.8366886222519448	0.8366886222519448	4.442759736450754e-05	0.0016329780477668	14	P25886;P47915	Rpl29	Large ribosomal subunit protein eL29	RL29_RAT;RL29_MOUSE	1	-44.007271926792455	0.5599272807320754	JM-05B_Cytiva_feeds_D10	JM-05B_BSEL_feeds_D10
1	60070	JM-05B_Cytiva_feeds_D10 / JM-05B_BSEL_feeds_D10	Q9R1Z8;Q9R1Z8	Q9R1Z8	-0.9543263156609012	0.9543263156609012	0.000125335868562	0.0029626594232736	14	Q9R1Z8	Sorbs3	Vinexin	VINEX_MOUSE	2	-48.39174754730908	0.5160825245269092	JM-05B_Cytiva_feeds_D10	JM-05B_BSEL_feeds_D10
2	68514	JM-05B_Cytiva_feeds_D10 / JM-05B_BSEL_feeds_D10	P02804;P02804	P02804	-2.037061332238012	2.037061332238012	0.0001705482539248	0.0035343334984948	14	P02804	MT1	Metallothionein-1	MT1_CRIGR	1	-75.63404510173099	0.2436595489826901	JM-05B_Cytiva_feeds_D10	JM-05B_BSEL_feeds_D10
3	76774	JM-05B_Cytiva_feeds_D10 / JM-05B_BSEL_feeds_D10	Q9Y2E4;Q9Y2E4	Q9Y2E4	-0.9404996990193096	0.9404996990193096	0.0002223682155985	0.0041125390373428	12	Q9Y2E4	DIP2C	Disco-interacting protein 2 homolog C	DIP2C_HUMAN	1	-47.89476251263301	0.52105237487367	JM-05B_Cytiva_feeds_D10	JM-05B_BSEL_feeds_D10
4	78373	JM-05B_Cytiva_feeds_D10 / JM-05B_BSEL_feeds_D10	Q5RD64;Q5RD64;Q9CPW0;Q9CPW0;Q9UHC6;Q9UHC6	Q5RD64;Q9CPW0;Q9UHC6	-1.671261917160114	1.671261917160114	0.0002330381349676	0.0042219407171291	10	Q5RD64;Q9CPW0;Q9UHC6	CNTNAP2;Cntnap2;CNTNAP2	Contactin-associated protein-like 2	CNTP2_PONAB;CNTP2_MOUSE;CNTP2_HUMAN	1	-68.60214118037439	0.3139785881962561	JM-05B_Cytiva_feeds_D10	JM-05B_BSEL_feeds_D10
6	90275	JM-05B_Cytiva_feeds_D10 / JM-05B_BSEL_feeds_D10	P11116;P11116	P11116	-2.106163693109524	2.106163693109524	0.0003227835547745	0.0050769069249991	12	P11116	LGALS1	Galectin-1	LEG1_BOVIN	2	-76.7736186378423	0.232263813621577	JM-05B_Cytiva_feeds_D10	JM-05B_BSEL_feeds_D10
9	110548	JM-05B_Cytiva_feeds_D10 / JM-05B_BSEL_feeds_D10	O08739;O08739;Q01432;Q01432	O08739;Q01432	-0.7051745631668049	0.7051745631668049	0.0005171332400511	0.0066419783776638	12	O08739;Q01432	Ampd3;AMPD3	AMP deaminase 3	AMPD3_MOUSE;AMPD3_HUMAN	1	-38.66317321766585	0.6133682678233415	JM-05B_Cytiva_feeds_D10	JM-05B_BSEL_feeds_D10
11	124854	JM-05B_Cytiva_feeds_D10 / JM-05B_BSEL_feeds_D10	P53814;P53814;Q921U8;Q921U8	P53814;Q921U8	-0.917666233957548	0.917666233957548	0.0006821606714304	0.0077577876179786	12	P53814;Q921U8	SMTN;Smtn	Smoothelin	SMTN_HUMAN;SMTN_MOUSE	1	-47.06353487496703	0.5293646512503297	JM-05B_Cytiva_feeds_D10	JM-05B_BSEL_feeds_D10
12	142010	JM-05B_Cytiva_feeds_D10 / JM-05B_BSEL_feeds_D10	P06733;P06733;Q4R5L2;Q4R5L2	P06733;Q4R5L2	-0.9178934765366678	0.9178934765366678	0.0009133708567657	0.0091321711274101	14	P06733;Q4R5L2	ENO1	Alpha-enolase	ENOA_HUMAN;ENOA_MACFA	2	-47.07187237608894	0.5292812762391106	JM-05B_Cytiva_feeds_D10	JM-05B_BSEL_feeds_D10
18	186818	JM-05B_Cytiva_feeds_D10 / JM-05B_BSEL_feeds_D10	Q3TL44;Q3TL44;Q5FVQ8;Q5FVQ8	Q3TL44;Q5FVQ8	-0.6248451847958044	0.6248451847958044	0.0016771131854264	0.0127467209318147	10	Q3TL44;Q5FVQ8	Nlrx1	NLR family member X1	NLRX1_MOUSE;NLRX1_RAT	1	-35.15106371947267	0.6484893628052734	JM-05B_Cytiva_feeds_D10	JM-05B_BSEL_feeds_D10
23	198227	JM-05B_Cytiva_feeds_D10 / JM-05B_BSEL_feeds_D10	Q06335;Q06335	Q06335	-1.1224209531778797	1.1224209531778797	0.0019154459064873	0.0137202504778821	12	Q06335	Aplp2	Amyloid beta precursor like protein 2	APLP2_MOUSE	1	-54.06776000570672	0.4593223999429327	JM-05B_Cytiva_feeds_D10	JM-05B_BSEL_feeds_D10
25	202256	JM-05B_Cytiva_feeds_D10 / JM-05B_BSEL_feeds_D10	Q28141;Q28141	Q28141	-0.759673317660165	0.759673317660165	0.0020027490152855	0.0140596518142302	14	Q28141	DHX9	ATP-dependent RNA helicase A	DHX9_BOVIN	2	-40.936994278051046	0.5906300572194896	JM-05B_Cytiva_feeds_D10	JM-05B_BSEL_feeds_D10
26	202995	JM-05B_Cytiva_feeds_D10 / JM-05B_BSEL_feeds_D10	Q920F5;Q920F5	Q920F5	-0.6337000549227976	0.6337000549227976	0.0020184939157217	0.0141187780741763	12	Q920F5	Mlycd	Malonyl-CoA decarboxylase, mitochondrial	DCMC_RAT	5	-35.547869878605674	0.6445213012139432	JM-05B_Cytiva_feeds_D10	JM-05B_BSEL_feeds_D10
27	203470	JM-05B_Cytiva_feeds_D10 / JM-05B_BSEL_feeds_D10	P24473;P24473	P24473	-1.475639649251283	1.475639649251283	0.0020290494503059	0.0141594785320288	10	P24473	Gstk1	Glutathione S-transferase kappa 1	GSTK1_RAT	2	-64.04260650267828	0.3595739349732171	JM-05B_Cytiva_feeds_D10	JM-05B_BSEL_feeds_D10
29	212376	JM-05B_Cytiva_feeds_D10 / JM-05B_BSEL_feeds_D10	Q5RBY5;Q5RBY5;Q6AXN4;Q6AXN4;Q8VCB1;Q8VCB1	Q5RBY5;Q6AXN4;Q8VCB1	-1.1145773286696707	1.1145773286696707	0.0022346813245829	0.0149404700226897	12	Q5RBY5;Q6AXN4;Q8VCB1	NDC1;Ndc1;Ndc1	Nucleoporin NDC1	NDC1_PONAB;NDC1_RAT;NDC1_MOUSE	1	-53.8173561572668	0.4618264384273321	JM-05B_Cytiva_feeds_D10	JM-05B_BSEL_feeds_D10
33	238252	JM-05B_Cytiva_feeds_D10 / JM-05B_BSEL_feeds_D10	Q64605;Q64605	Q64605	-0.6443327664986339	0.6443327664986339	0.0028705748755922	0.017107535861615	14	Q64605	Ptprs	Receptor-type tyrosine-protein phosphatase S	PTPRS_RAT	1	-36.021138128446104	0.6397886187155389	JM-05B_Cytiva_feeds_D10	JM-05B_BSEL_feeds_D10
34	245524	JM-05B_Cytiva_feeds_D10 / JM-05B_BSEL_feeds_D10	Q2T9Y6;Q2T9Y6	Q2T9Y6	-0.6860813623429247	0.6860813623429247	0.0030630399896889	0.0177138961624249	14	Q2T9Y6	GCLM	Glutamate--cysteine ligase regulatory subunit	GSH0_BOVIN	3	-37.84602189428047	0.6215397810571953	JM-05B_Cytiva_feeds_D10	JM-05B_BSEL_feeds_D10
37	256960	JM-05B_Cytiva_feeds_D10 / JM-05B_BSEL_feeds_D10	Q3ZBJ3;Q3ZBJ3	Q3ZBJ3	-2.227099284200198	2.227099284200198	0.0033809172011163	0.0186820422643863	12	Q3ZBJ3	FXYD7	FXYD domain-containing ion transport regulator 7	FXYD7_BOVIN	1	-78.64122640845079	0.2135877359154921	JM-05B_Cytiva_feeds_D10	JM-05B_BSEL_feeds_D10
39	269328	JM-05B_Cytiva_feeds_D10 / JM-05B_BSEL_feeds_D10	Q13257;Q13257;Q9Z1B5;Q9Z1B5	Q13257;Q9Z1B5	-0.6729797544325548	0.6729797544325548	0.0037465680356394	0.0197518442524512	14	Q13257;Q9Z1B5	MAD2L1;Mad2l1	Mitotic spindle assembly checkpoint protein MAD2A	MD2L1_HUMAN;MD2L1_MOUSE	1	-37.27900960655833	0.6272099039344167	JM-05B_Cytiva_feeds_D10	JM-05B_BSEL_feeds_D10
41	270508	JM-05B_Cytiva_feeds_D10 / JM-05B_BSEL_feeds_D10	Q2KJ32;Q2KJ32	Q2KJ32	-0.6619972455195887	0.6619972455195887	0.0037828295273476	0.0198559464723002	14	Q2KJ32	SELENBP1	Methanethiol oxidase	SBP1_BOVIN	5	-36.79972441169576	0.6320027558830423	JM-05B_Cytiva_feeds_D10	JM-05B_BSEL_feeds_D10
45	286224	JM-05B_Cytiva_feeds_D10 / JM-05B_BSEL_feeds_D10	O76031;O76031;Q5R7N3;Q5R7N3;Q5U2U0;Q5U2U0;Q9JHS4;Q9JHS4	O76031;Q5R7N3;Q5U2U0;Q9JHS4	-0.6102243315641244	0.6102243315641244	0.0042794313681046	0.0212292987709288	12	O76031;Q5R7N3;Q5U2U0;Q9JHS4	CLPX;CLPX;Clpx;Clpx	ATP-dependent Clp protease ATP-binding subunit clpX-like, mitochondrial;ATP-dependent Clp protease ATP-binding subunit clpX-like, mitochondrial;ATP-dependent Clp protease ATP-binding subunit clpX-like, mitochondrial;ATP-dependent Clp protease ATP-binding subunit clpX-like, mitochondrial	CLPX_HUMAN;CLPX_PONAB;CLPX_RAT;CLPX_MOUSE	2	-34.49051698247001	0.6550948301752999	JM-05B_Cytiva_feeds_D10	JM-05B_BSEL_feeds_D10
52	303681	JM-05B_Cytiva_feeds_D10 / JM-05B_BSEL_feeds_D10	Q4R7L5;Q4R7L5	Q4R7L5	-0.7555485466402797	0.7555485466402797	0.004870207428802	0.0227710243297625	12	Q4R7L5	DDX1	ATP-dependent RNA helicase DDX1	DDX1_MACFA	1	-40.7678871796875	0.592321128203125	JM-05B_Cytiva_feeds_D10	JM-05B_BSEL_feeds_D10
53	308423	JM-05B_Cytiva_feeds_D10 / JM-05B_BSEL_feeds_D10	Q5I0H5;Q5I0H5;Q96S94;Q96S94;Q9JJA7;Q9JJA7	Q5I0H5;Q96S94;Q9JJA7	-1.1805378622102396	1.1805378622102396	0.0050357190636378	0.0231832046782389	12	Q5I0H5;Q96S94;Q9JJA7	Ccnl2;CCNL2;Ccnl2	Cyclin-L2	CCNL2_RAT;CCNL2_HUMAN;CCNL2_MOUSE	1	-55.88130148252964	0.4411869851747035	JM-05B_Cytiva_feeds_D10	JM-05B_BSEL_feeds_D10
54	312616	JM-05B_Cytiva_feeds_D10 / JM-05B_BSEL_feeds_D10	Q9BYX7;Q9BYX7	Q9BYX7	-2.146474344322025	2.146474344322025	0.0051807025179388	0.023530609390999	12	Q9BYX7	POTEKP	Putative beta-actin-like protein 3	ACTBM_HUMAN	1	-77.41360924130336	0.2258639075869664	JM-05B_Cytiva_feeds_D10	JM-05B_BSEL_feeds_D10
55	313243	JM-05B_Cytiva_feeds_D10 / JM-05B_BSEL_feeds_D10	Q15386;Q15386;Q80U95;Q80U95	Q15386;Q80U95	-0.7895342859945788	0.7895342859945788	0.0052028953988074	0.0235841094194169	14	Q15386;Q80U95	UBE3C;Ube3c	Ubiquitin-protein ligase E3C	UBE3C_HUMAN;UBE3C_MOUSE	1	-42.14691836089312	0.5785308163910688	JM-05B_Cytiva_feeds_D10	JM-05B_BSEL_feeds_D10
59	325657	JM-05B_Cytiva_feeds_D10 / JM-05B_BSEL_feeds_D10	Q8BWT5;Q8BWT5	Q8BWT5	-0.7387342127579242	0.7387342127579242	0.0056580745346794	0.0246696838024991	14	Q8BWT5	Dip2a	Disco-interacting protein 2 homolog A	DIP2A_MOUSE	1	-40.07350971195846	0.5992649028804155	JM-05B_Cytiva_feeds_D10	JM-05B_BSEL_feeds_D10
61	331889	JM-05B_Cytiva_feeds_D10 / JM-05B_BSEL_feeds_D10	P07214;P07214;P16975;P16975	P07214;P16975	-0.5809693437320578	0.5809693437320578	0.0058946400473633	0.0252183607295307	14	P07214;P16975	Sparc	SPARC	SPRC_MOUSE;SPRC_RAT	7	-33.14855469803892	0.6685144530196108	JM-05B_Cytiva_feeds_D10	JM-05B_BSEL_feeds_D10
66	349645	JM-05B_Cytiva_feeds_D10 / JM-05B_BSEL_feeds_D10	Q9CQA0;Q9CQA0	Q9CQA0	-2.6801562342498326	2.6801562342498326	0.0065893965569838	0.0267592679237521	10	Q9CQA0	Cenpm	Centromere protein M	CENPM_MOUSE	1	-84.39755787063241	0.1560244212936759	JM-05B_Cytiva_feeds_D10	JM-05B_BSEL_feeds_D10
68	353400	JM-05B_Cytiva_feeds_D10 / JM-05B_BSEL_feeds_D10	P24534;P24534	P24534	-0.8233553199093634	0.8233553199093634	0.0067465083752953	0.027106034043472	12	P24534	EEF1B2	Elongation factor 1-beta	EF1B_HUMAN	1	-43.48739179127815	0.5651260820872185	JM-05B_Cytiva_feeds_D10	JM-05B_BSEL_feeds_D10
71	377011	JM-05B_Cytiva_feeds_D10 / JM-05B_BSEL_feeds_D10	Q66H50;Q66H50;Q922J9;Q922J9	Q66H50;Q922J9	-0.896786937634436	0.896786937634436	0.007751721026935	0.029194484287928	14	Q66H50;Q922J9	Far1	Fatty acyl-CoA reductase 1	FACR1_RAT;FACR1_MOUSE	2	-46.291845192195765	0.5370815480780423	JM-05B_Cytiva_feeds_D10	JM-05B_BSEL_feeds_D10
72	381926	JM-05B_Cytiva_feeds_D10 / JM-05B_BSEL_feeds_D10	P00352;P00352;Q8HYE4;Q8HYE4	P00352;Q8HYE4	-1.5244092197278394	1.5244092197278394	0.0079644511483288	0.0296091904166374	14	P00352;Q8HYE4	ALDH1A1	Aldehyde dehydrogenase 1A1	AL1A1_HUMAN;AL1A1_MACFA	1	-65.23781238297056	0.3476218761702944	JM-05B_Cytiva_feeds_D10	JM-05B_BSEL_feeds_D10
73	385484	JM-05B_Cytiva_feeds_D10 / JM-05B_BSEL_feeds_D10	P10719;P10719	P10719	-0.740529468074868	0.740529468074868	0.0081206442734371	0.0299115915772701	14	P10719	Atp5f1b	ATP synthase subunit beta, mitochondrial	ATPB_RAT	1	-40.14803442989693	0.5985196557010307	JM-05B_Cytiva_feeds_D10	JM-05B_BSEL_feeds_D10
75	395814	JM-05B_Cytiva_feeds_D10 / JM-05B_BSEL_feeds_D10	P70096;P70096	P70096	-0.6565822780583426	0.6565822780583426	0.0085932578293714	0.0308263667910485	12	P70096	KIF2C	Kinesin-like protein KIF2C	KIF2C_CRIGR	4	-36.56206469607699	0.6343793530392301	JM-05B_Cytiva_feeds_D10	JM-05B_BSEL_feeds_D10
77	401563	JM-05B_Cytiva_feeds_D10 / JM-05B_BSEL_feeds_D10	Q68FX7;Q68FX7;Q8BKT7;Q8BKT7	Q68FX7;Q8BKT7	-0.6051752683014157	0.6051752683014157	0.0088679930459364	0.0313565511009252	14	Q68FX7;Q8BKT7	Thoc5	THO complex subunit 5 homolog	THOC5_RAT;THOC5_MOUSE	2	-34.26084890932013	0.6573915109067987	JM-05B_Cytiva_feeds_D10	JM-05B_BSEL_feeds_D10
79	408398	JM-05B_Cytiva_feeds_D10 / JM-05B_BSEL_feeds_D10	P49256;P49256;Q12907;Q12907	P49256;Q12907	-1.0046224088977622	1.0046224088977622	0.0091973899008138	0.0319769527481356	10	P49256;Q12907	LMAN2	Vesicular integral-membrane protein VIP36	LMAN2_CANLF;LMAN2_HUMAN	1	-50.159944116665855	0.4984005588333414	JM-05B_Cytiva_feeds_D10	JM-05B_BSEL_feeds_D10
82	420510	JM-05B_Cytiva_feeds_D10 / JM-05B_BSEL_feeds_D10	P30285;P30285;P35426;P35426	P30285;P35426	-0.625507420447839	0.625507420447839	0.0097884950479114	0.0330517205945325	14	P30285;P35426	Cdk4	Cyclin-dependent kinase 4	CDK4_MOUSE;CDK4_RAT	5	-35.18082428658936	0.6481917571341064	JM-05B_Cytiva_feeds_D10	JM-05B_BSEL_feeds_D10
86	448016	JM-05B_Cytiva_feeds_D10 / JM-05B_BSEL_feeds_D10	Q9H2I8;Q9H2I8	Q9H2I8	-1.4421452493407316	1.4421452493407316	0.0112059888462124	0.0355150834695098	14	Q9H2I8	LRMDA	Leucine-rich melanocyte differentiation-associated protein	LRMDA_HUMAN	1	-63.198033823765634	0.3680196617623437	JM-05B_Cytiva_feeds_D10	JM-05B_BSEL_feeds_D10
90	464388	JM-05B_Cytiva_feeds_D10 / JM-05B_BSEL_feeds_D10	P15978;P15978	P15978	-0.9344797128617228	0.9344797128617228	0.0121054856274666	0.0370132891609677	10	P15978	RT1-Aw2	Class I histocompatibility antigen, Non-RT1.A alpha-1 chain	HA11_RAT	1	-47.67688683711224	0.5232311316288776	JM-05B_Cytiva_feeds_D10	JM-05B_BSEL_feeds_D10
91	470985	JM-05B_Cytiva_feeds_D10 / JM-05B_BSEL_feeds_D10	O89032;O89032	O89032	-1.1907396775880286	1.1907396775880286	0.0124798710616884	0.0376235046492874	14	O89032	Sh3pxd2a	SH3 and PX domain-containing protein 2A	SPD2A_MOUSE	2	-56.19218020028662	0.4380781979971337	JM-05B_Cytiva_feeds_D10	JM-05B_BSEL_feeds_D10
101	506084	JM-05B_Cytiva_feeds_D10 / JM-05B_BSEL_feeds_D10	P42566;P42566;P42567;P42567	P42566;P42567	-1.607645320466969	1.607645320466969	0.0145775307041531	0.0408992971740548	14	P42566;P42567	EPS15;Eps15	Epidermal growth factor receptor substrate 15	EPS15_HUMAN;EPS15_MOUSE	3	-67.1866526254683	0.328133473745317	JM-05B_Cytiva_feeds_D10	JM-05B_BSEL_feeds_D10
103	511424	JM-05B_Cytiva_feeds_D10 / JM-05B_BSEL_feeds_D10	O54775;O54775;Q99PP0;Q99PP0	O54775;Q99PP0	-0.8594017864681031	0.8594017864681031	0.0149093138383855	0.0413935040188299	12	O54775;Q99PP0	Ccn4	CCN family member 4	CCN4_MOUSE;CCN4_RAT	2	-44.88189422004072	0.5511810577995928	JM-05B_Cytiva_feeds_D10	JM-05B_BSEL_feeds_D10
105	518154	JM-05B_Cytiva_feeds_D10 / JM-05B_BSEL_feeds_D10	O75665;O75665	O75665	-1.3548688661820316	1.3548688661820316	0.0153389326285587	0.0420332135392407	12	O75665	OFD1	Centriole and centriolar satellite protein OFD1	OFD1_HUMAN	1	-60.90296427859623	0.3909703572140376	JM-05B_Cytiva_feeds_D10	JM-05B_BSEL_feeds_D10
107	520539	JM-05B_Cytiva_feeds_D10 / JM-05B_BSEL_feeds_D10	P23116;P23116	P23116	-0.7781361758093771	0.7781361758093771	0.015491316897889	0.0422562877006749	12	P23116	Eif3a	Eukaryotic translation initiation factor 3 subunit A	EIF3A_MOUSE	1	-41.68803582955179	0.5831196417044822	JM-05B_Cytiva_feeds_D10	JM-05B_BSEL_feeds_D10
108	521927	JM-05B_Cytiva_feeds_D10 / JM-05B_BSEL_feeds_D10	P39872;P39872	P39872	-0.9664856633438208	0.9664856633438208	0.0155834067233626	0.0423944452868771	14	P39872	RPL3	Large ribosomal subunit protein uL3	RL3_BOVIN	2	-48.82488527358861	0.5117511472641139	JM-05B_Cytiva_feeds_D10	JM-05B_BSEL_feeds_D10
113	537483	JM-05B_Cytiva_feeds_D10 / JM-05B_BSEL_feeds_D10	Q5U317;Q5U317;Q9D824;Q9D824	Q5U317;Q9D824	-0.7383125282028878	0.7383125282028878	0.0166111715284906	0.0438825513521533	14	Q5U317;Q9D824	Fip1l1	Pre-mRNA 3'-end-processing factor FIP1	FIP1_RAT;FIP1_MOUSE	1	-40.05599127034476	0.5994400872965524	JM-05B_Cytiva_feeds_D10	JM-05B_BSEL_feeds_D10
114	542899	JM-05B_Cytiva_feeds_D10 / JM-05B_BSEL_feeds_D10	O75019;O75019	O75019	-0.7349121426521705	0.7349121426521705	0.0169796053598204	0.0444083766645761	14	O75019	LILRA1	Leukocyte immunoglobulin-like receptor subfamily A member 1	LIRA1_HUMAN	1	-39.91453854625672	0.6008546145374328	JM-05B_Cytiva_feeds_D10	JM-05B_BSEL_feeds_D10
116	546473	JM-05B_Cytiva_feeds_D10 / JM-05B_BSEL_feeds_D10	P54276;P54276	P54276	-1.0782757780157313	1.0782757780157313	0.0172186535534323	0.0447390575639672	10	P54276	Msh6	DNA mismatch repair protein Msh6	MSH6_MOUSE	1	-52.64055031930855	0.4735944968069144	JM-05B_Cytiva_feeds_D10	JM-05B_BSEL_feeds_D10
118	552149	JM-05B_Cytiva_feeds_D10 / JM-05B_BSEL_feeds_D10	Q06136;Q06136;Q2KIJ5;Q2KIJ5;Q6GV12;Q6GV12	Q06136;Q2KIJ5;Q6GV12	-0.6668231858877616	0.6668231858877616	0.0176012865423583	0.0452631197300035	12	Q06136;Q2KIJ5;Q6GV12	KDSR;KDSR;Kdsr	3-ketodihydrosphingosine reductase	KDSR_HUMAN;KDSR_BOVIN;KDSR_MOUSE	2	-37.01078163024011	0.6298921836975989	JM-05B_Cytiva_feeds_D10	JM-05B_BSEL_feeds_D10
