## Supplementary material for "Fatty Acid β-oxidation and Ferroptosis Define a Survival-Productivity Trade Off in CHO fed-Batch Bioreactors": JM-05B_BSEL_feeds_D10_vs_JM-05B_Cytiva_feeds_D10_UPREGULATED.tsv

	Unnamed: 0	Comparison (group1/group2)	Group	ProteinGroups	AVG Log2 Ratio	Absolute AVG Log2 Ratio	Pvalue	Qvalue	# of Ratios	UniProtIds	Genes	ProteinDescriptions	ProteinNames	# Unique Total Peptides	% Change	Ratio	Condition Numerator	Condition Denominator	GO Cellular Component	GO Molecular Function	GO Biological Process
5	81009	JM-05B_Cytiva_feeds_D10 / JM-05B_BSEL_feeds_D10	Q8R3P2;Q8R3P2	Q8R3P2	0.5913626229104743	0.5913626229104743	0.0002512165536473	0.0044031833365118	10	Q8R3P2	Dtx2	Probable E3 ubiquitin-protein ligase DTX2	DTX2_MOUSE	1	50.6669121906902	1.506669121906902	JM-05B_Cytiva_feeds_D10	JM-05B_BSEL_feeds_D10
78	403982	JM-05B_Cytiva_feeds_D10 / JM-05B_BSEL_feeds_D10	Q9CRA5;Q9CRA5;Q9ERE4;Q9ERE4;Q9H4A6;Q9H4A6	Q9CRA5;Q9ERE4;Q9H4A6	0.9597334018143324	0.9597334018143324	0.0089828434733433	0.0315723431673364	12	Q9CRA5;Q9ERE4;Q9H4A6	Golph3;Golph3;GOLPH3	Golgi phosphoprotein 3	GOLP3_MOUSE;GOLP3_RAT;GOLP3_HUMAN	2	94.49504507571967	1.9449504507571969	JM-05B_Cytiva_feeds_D10	JM-05B_BSEL_feeds_D10
89	457725	JM-05B_Cytiva_feeds_D10 / JM-05B_BSEL_feeds_D10	Q8WUA2;Q8WUA2;Q9CXG3;Q9CXG3	Q8WUA2;Q9CXG3	1.415659351932799	1.415659351932799	0.011733458392859	0.0363980068973659	12	Q8WUA2;Q9CXG3	PPIL4;Ppil4	Peptidyl-prolyl cis-trans isomerase-like 4	PPIL4_HUMAN;PPIL4_MOUSE	1	166.78163421944672	2.667816342194467	JM-05B_Cytiva_feeds_D10	JM-05B_BSEL_feeds_D10
92	475638	JM-05B_Cytiva_feeds_D10 / JM-05B_BSEL_feeds_D10	Q9ERN0;Q9ERN0	Q9ERN0	0.6165712842838332	0.6165712842838332	0.0127452299623669	0.0380476483014996	12	Q9ERN0	Scamp2	Secretory carrier-associated membrane protein 2	SCAM2_MOUSE	1	53.32269735048909	1.533226973504891	JM-05B_Cytiva_feeds_D10	JM-05B_BSEL_feeds_D10
122	562127	JM-05B_Cytiva_feeds_D10 / JM-05B_BSEL_feeds_D10	O08697;O08697;P36404;P36404;Q2TA37;Q2TA37;Q9D0J4;Q9D0J4	O08697;P36404;Q2TA37;Q9D0J4	1.4192635014122168	1.4192635014122168	0.0182951356581687	0.0462121333690827	10	O08697;P36404;Q2TA37;Q9D0J4	Arl2;ARL2;ARL2;Arl2	ADP-ribosylation factor-like protein 2	ARL2_RAT;ARL2_HUMAN;ARL2_BOVIN;ARL2_MOUSE	1	167.4489429023124	2.674489429023124	JM-05B_Cytiva_feeds_D10	JM-05B_BSEL_feeds_D10
124	585069	JM-05B_Cytiva_feeds_D10 / JM-05B_BSEL_feeds_D10	P11214;P11214	P11214	1.18076144979749	1.18076144979749	0.0199374385997931	0.0483858840702294	12	P11214	Plat	Tissue-type plasminogen activator	TPA_MOUSE	1	126.6963951168111	2.266963951168111	JM-05B_Cytiva_feeds_D10	JM-05B_BSEL_feeds_D10
133	599061	JM-05B_Cytiva_feeds_D10 / JM-05B_BSEL_feeds_D10	P35269;P35269;Q3THK3;Q3THK3;Q5EA53;Q5EA53;Q6AY96;Q6AY96	P35269;Q3THK3;Q5EA53;Q6AY96	1.0797455214809453	1.0797455214809453	0.0209727921952619	0.0497096727597398	8	P35269;Q3THK3;Q5EA53;Q6AY96	GTF2F1;Gtf2f1;GTF2F1;Gtf2f1	General transcription factor IIF subunit 1	T2FA_HUMAN;T2FA_MOUSE;T2FA_BOVIN;T2FA_RAT	2	111.36632169265536	2.113663216926553	JM-05B_Cytiva_feeds_D10	JM-05B_BSEL_feeds_D10
