## Supplementary material for "Fatty Acid β-oxidation and Ferroptosis Define a Survival-Productivity Trade Off in CHO fed-Batch Bioreactors": JM-05B_BSEL_feeds_D12_vs_JM-05B_Cytiva_feeds_D12_DOWNREGULATED.tsv

	Unnamed: 0	Comparison (group1/group2)	Group	ProteinGroups	AVG Log2 Ratio	Absolute AVG Log2 Ratio	Pvalue	Qvalue	# of Ratios	UniProtIds	Genes	ProteinDescriptions	ProteinNames	# Unique Total Peptides	% Change	Ratio	Condition Numerator	Condition Denominator	GO Cellular Component	GO Molecular Function	GO Biological Process
0	954	JM-05B_Cytiva_feeds_D12 / JM-05B_BSEL_feeds_D12	O35814;O35814	O35814	-1.6060494878872642	1.6060494878872642	9.732574284683006e-09	1.44552957758084e-05	16	O35814	Stip1	Stress-induced-phosphoprotein 1	STIP1_RAT	2	-67.15033616255714	0.3284966383744286	JM-05B_Cytiva_feeds_D12	JM-05B_BSEL_feeds_D12
1	1409	JM-05B_Cytiva_feeds_D12 / JM-05B_BSEL_feeds_D12	Q7YS54;Q7YS54	Q7YS54	-1.8393083884509585	1.8393083884509585	2.17115224390816e-08	2.186880783802744e-05	16	Q7YS54	GSDME	Gasdermin-E	GSDME_HORSE	1	-72.05442797029616	0.2794557202970383	JM-05B_Cytiva_feeds_D12	JM-05B_BSEL_feeds_D12
2	1697	JM-05B_Cytiva_feeds_D12 / JM-05B_BSEL_feeds_D12	Q923D4;Q923D4	Q923D4	-0.692184594335289	0.692184594335289	3.2213403062327925e-08	2.6963904327360425e-05	16	Q923D4	Sf3b5	Splicing factor 3B subunit 5	SF3B5_MOUSE	3	-38.10840505890643	0.6189159494109358	JM-05B_Cytiva_feeds_D12	JM-05B_BSEL_feeds_D12
3	11406	JM-05B_Cytiva_feeds_D12 / JM-05B_BSEL_feeds_D12	MAB_HC;P0DOX5;P0DOX5	MAB_HC;P0DOX5	-0.9742184990355552	0.9742184990355552	2.3797958832335783e-06	0.0002962275282731	16	MAB_HC;P0DOX5		mAb 4 Heavy Chain.;Immunoglobulin gamma-1 heavy chain	FUJI_HC;IGG1_HUMAN	1	-49.09844973668519	0.5090155026331481	JM-05B_Cytiva_feeds_D12	JM-05B_BSEL_feeds_D12
4	13365	JM-05B_Cytiva_feeds_D12 / JM-05B_BSEL_feeds_D12	Q5RAV2;Q5RAV2;Q8BJF9;Q8BJF9;Q9UQN3;Q9UQN3	Q5RAV2;Q8BJF9;Q9UQN3	-0.8617595201985727	0.8617595201985727	3.4506209208971537e-06	0.0003665666425512	16	Q5RAV2;Q8BJF9;Q9UQN3	CHMP2B;Chmp2b;CHMP2B	Charged multivesicular body protein 2b	CHM2B_PONAB;CHM2B_MOUSE;CHM2B_HUMAN	2	-44.97189777752549	0.5502810222247452	JM-05B_Cytiva_feeds_D12	JM-05B_BSEL_feeds_D12
5	15293	JM-05B_Cytiva_feeds_D12 / JM-05B_BSEL_feeds_D12	Q6N021;Q6N021	Q6N021	-0.7954548611296441	0.7954548611296441	4.7205209631114194e-06	0.0004382451038556	16	Q6N021	TET2	Methylcytosine dioxygenase TET2	TET2_HUMAN	2	-42.383851072423376	0.5761614892757663	JM-05B_Cytiva_feeds_D12	JM-05B_BSEL_feeds_D12
6	16467	JM-05B_Cytiva_feeds_D12 / JM-05B_BSEL_feeds_D12	P13591;P13591	P13591	-0.7912101496289913	0.7912101496289913	5.590200425128693e-06	0.0004819962596089	16	P13591	NCAM1	Neural cell adhesion molecule 1	NCAM1_HUMAN	1	-42.21408264920174	0.5778591735079825	JM-05B_Cytiva_feeds_D12	JM-05B_BSEL_feeds_D12
8	31143	JM-05B_Cytiva_feeds_D12 / JM-05B_BSEL_feeds_D12	Q3MHI7;Q3MHI7;Q8K126;Q8K126	Q3MHI7;Q8K126	-0.7383807635585732	0.7383807635585732	2.6322287604510448e-05	0.0012000047453857	14	Q3MHI7;Q8K126	MTRF1;Mtrf1	Peptide chain release factor 1, mitochondrial;Peptide chain release factor 1, mitochondrial	RF1M_BOVIN;RF1M_MOUSE	1	-40.05882638373512	0.5994117361626489	JM-05B_Cytiva_feeds_D12	JM-05B_BSEL_feeds_D12
9	41031	JM-05B_Cytiva_feeds_D12 / JM-05B_BSEL_feeds_D12	A7MB80;A7MB80;P78347;P78347;Q9ESZ8;Q9ESZ8	A7MB80;P78347;Q9ESZ8	-0.7776005275059946	0.7776005275059946	5.121671130822228e-05	0.0017722931775186	16	A7MB80;P78347;Q9ESZ8	GTF2I;GTF2I;Gtf2i	General transcription factor II-I	GTF2I_BOVIN;GTF2I_HUMAN;GTF2I_MOUSE	4	-41.66638156238774	0.5833361843761226	JM-05B_Cytiva_feeds_D12	JM-05B_BSEL_feeds_D12
13	47230	JM-05B_Cytiva_feeds_D12 / JM-05B_BSEL_feeds_D12	Q8CB44;Q8CB44	Q8CB44	-0.5808117831601495	0.5808117831601495	7.133201580313568e-05	0.0021444429839478	12	Q8CB44	Gramd4	GRAM domain-containing protein 4	GRAM4_MOUSE	1	-33.14125327476244	0.6685874672523756	JM-05B_Cytiva_feeds_D12	JM-05B_BSEL_feeds_D12
15	50913	JM-05B_Cytiva_feeds_D12 / JM-05B_BSEL_feeds_D12	Q5XIA8;Q5XIA8;Q91VC9;Q91VC9	Q5XIA8;Q91VC9	-0.6681264878780968	0.6681264878780968	8.509888020816812e-05	0.0023732515577212	16	Q5XIA8;Q91VC9	Ghitm	Growth hormone-inducible transmembrane protein	GHITM_RAT;GHITM_MOUSE	1	-37.06765914175696	0.6293234085824304	JM-05B_Cytiva_feeds_D12	JM-05B_BSEL_feeds_D12
17	53473	JM-05B_Cytiva_feeds_D12 / JM-05B_BSEL_feeds_D12	Q62967;Q62967	Q62967	-0.6218342909229206	0.6218342909229206	9.540505754839952e-05	0.0025332956278351	16	Q62967	Mvd	Diphosphomevalonate decarboxylase	MVD1_RAT	1	-35.015583145101346	0.6498441685489865	JM-05B_Cytiva_feeds_D12	JM-05B_BSEL_feeds_D12
19	57097	JM-05B_Cytiva_feeds_D12 / JM-05B_BSEL_feeds_D12	Q8K2J7;Q8K2J7	Q8K2J7	-0.6307834142347405	0.6307834142347405	0.0001112380918124	0.0027662395195675	10	Q8K2J7	Rell1	RELT-like protein 1	RELL1_MOUSE	1	-35.41743770297927	0.6458256229702073	JM-05B_Cytiva_feeds_D12	JM-05B_BSEL_feeds_D12
20	57442	JM-05B_Cytiva_feeds_D12 / JM-05B_BSEL_feeds_D12	Q5E9E1;Q5E9E1	Q5E9E1	-1.203506593517795	1.203506593517795	0.0001127367425122	0.0027866698330457	16	Q5E9E1	PDLIM1	PDZ and LIM domain protein 1	PDLI1_BOVIN	2	-56.57814073942398	0.4342185926057602	JM-05B_Cytiva_feeds_D12	JM-05B_BSEL_feeds_D12
22	61690	JM-05B_Cytiva_feeds_D12 / JM-05B_BSEL_feeds_D12	P97372;P97372	P97372	-0.9504817671897182	0.9504817671897182	0.0001335123465434	0.003072909191344	14	P97372	Psme2	Proteasome activator complex subunit 2	PSME2_MOUSE	1	-48.25403651119867	0.5174596348880133	JM-05B_Cytiva_feeds_D12	JM-05B_BSEL_feeds_D12
23	66076	JM-05B_Cytiva_feeds_D12 / JM-05B_BSEL_feeds_D12	Q8VHY0;Q8VHY0	Q8VHY0	-0.6358750959682172	0.6358750959682172	0.0001565458318496	0.0033637371339975	16	Q8VHY0	Cspg4	Chondroitin sulfate proteoglycan 4	CSPG4_MOUSE	1	-35.644966218243525	0.6435503378175648	JM-05B_Cytiva_feeds_D12	JM-05B_BSEL_feeds_D12
24	69633	JM-05B_Cytiva_feeds_D12 / JM-05B_BSEL_feeds_D12	Q9EQR2;Q9EQR2	Q9EQR2	-0.8531342492277217	0.8531342492277217	0.0001772711617516	0.0036147136173259	16	Q9EQR2	Agps	Alkyldihydroxyacetonephosphate synthase, peroxisomal	ADAS_RAT	1	-44.64192233225145	0.5535807766774855	JM-05B_Cytiva_feeds_D12	JM-05B_BSEL_feeds_D12
27	77748	JM-05B_Cytiva_feeds_D12 / JM-05B_BSEL_feeds_D12	P04550;P04550;P08814;P08814;P20962;P20962;Q9D0J8;Q9D0J8	P04550;P08814;P20962;Q9D0J8	-0.7119591283110148	0.7119591283110148	0.0002290609525895	0.0041832459383394	16	P04550;P08814;P20962;Q9D0J8	Ptms;PTMS;PTMS;Ptms	Parathymosin	PTMS_RAT;PTMS_BOVIN;PTMS_HUMAN;PTMS_MOUSE	1	-38.95094486545012	0.6104905513454988	JM-05B_Cytiva_feeds_D12	JM-05B_BSEL_feeds_D12
29	86382	JM-05B_Cytiva_feeds_D12 / JM-05B_BSEL_feeds_D12	A5PK51;A5PK51;Q8CC86;Q8CC86	A5PK51;Q8CC86	-1.0065073455240103	1.0065073455240103	0.0002915195701635	0.004791776792148	16	A5PK51;Q8CC86	NAPRT;Naprt	Nicotinate phosphoribosyltransferase	PNCB_BOVIN;PNCB_MOUSE	1	-50.22501954788359	0.4977498045211642	JM-05B_Cytiva_feeds_D12	JM-05B_BSEL_feeds_D12
38	115405	JM-05B_Cytiva_feeds_D12 / JM-05B_BSEL_feeds_D12	Q5KTJ6;Q5KTJ6	Q5KTJ6	-0.82182595878202	0.82182595878202	0.0005709149549252	0.0070241926630832	16	Q5KTJ6	RAB13	Ras-related protein Rab-13	RAB13_MESAU	4	-43.42745257335243	0.5657254742664757	JM-05B_Cytiva_feeds_D12	JM-05B_BSEL_feeds_D12
41	125171	JM-05B_Cytiva_feeds_D12 / JM-05B_BSEL_feeds_D12	Q5R440;Q5R440	Q5R440	-0.6272740084116545	0.6272740084116545	0.0006862536961485	0.0077845336775736	16	Q5R440	CANX	Calnexin	CALX_PONAB	1	-35.26014714602446	0.6473985285397554	JM-05B_Cytiva_feeds_D12	JM-05B_BSEL_feeds_D12
43	127385	JM-05B_Cytiva_feeds_D12 / JM-05B_BSEL_feeds_D12	Q86UQ4;Q86UQ4	Q86UQ4	-1.2213791618969114	1.2213791618969114	0.0007138166454659	0.0079564646552607	16	Q86UQ4	ABCA13	ATP-binding cassette sub-family A member 13	ABCAD_HUMAN	1	-57.11274637339765	0.4288725362660235	JM-05B_Cytiva_feeds_D12	JM-05B_BSEL_feeds_D12
44	129146	JM-05B_Cytiva_feeds_D12 / JM-05B_BSEL_feeds_D12	O95777;O95777;Q3ZCE0;Q3ZCE0;Q5RCP3;Q5RCP3;Q6ZWM4;Q6ZWM4	O95777;Q3ZCE0;Q5RCP3;Q6ZWM4	-0.8472220487067318	0.8472220487067318	0.0007364753544469	0.00809700332816	16	O95777;Q3ZCE0;Q5RCP3;Q6ZWM4	LSM8;LSM8;LSM8;Lsm8	U6 snRNA-associated Sm-like protein LSm8	LSM8_HUMAN;LSM8_BOVIN;LSM8_PONAB;LSM8_MOUSE	4	-44.41459806712372	0.5558540193287628	JM-05B_Cytiva_feeds_D12	JM-05B_BSEL_feeds_D12
45	129487	JM-05B_Cytiva_feeds_D12 / JM-05B_BSEL_feeds_D12	P02804;P02804	P02804	-1.4948453815787994	1.4948453815787994	0.0007404942600808	0.0081198571892204	16	P02804	MT1	Metallothionein-1	MT1_CRIGR	1	-64.51811358709462	0.3548188641290538	JM-05B_Cytiva_feeds_D12	JM-05B_BSEL_feeds_D12
49	151595	JM-05B_Cytiva_feeds_D12 / JM-05B_BSEL_feeds_D12	Q00004;Q00004	Q00004	-0.5973296143027043	0.5973296143027043	0.0010551392069458	0.009882780875907	16	Q00004	SRP68	Signal recognition particle subunit SRP68	SRP68_CANLF	1	-33.90237287393308	0.6609762712606692	JM-05B_Cytiva_feeds_D12	JM-05B_BSEL_feeds_D12
63	174295	JM-05B_Cytiva_feeds_D12 / JM-05B_BSEL_feeds_D12	O18839;O18839;O19182;O19182;P35561;P35561;P49656;P49656;P52185;P52185;P63252;P63252;P63253;P63253;Q64273;Q64273;Q9MYY9;Q9MYY9	O18839;O19182;P35561;P49656;P52185;P63252;P63253;Q64273;Q9MYY9	-0.6054479271767932	0.6054479271767932	0.0014374834988977	0.0117104233322501	16	O18839;O19182;P35561;P49656;P52185;P63252;P63253;Q64273;Q9MYY9	KCNJ2;KCNJ2;Kcnj2;KCNJ2;KCNJ2;KCNJ2;KCNJ2;Kcnj2;KCNJ2	Inward rectifier potassium channel 2	KCNJ2_PIG;KCNJ2_BOVIN;KCNJ2_MOUSE;KCNJ2_RABIT;KCNJ2_CAVPO;KCNJ2_HUMAN;KCNJ2_MACMU;KCNJ2_RAT;KCNJ2_CANLF	1	-34.2732719570303	0.657267280429697	JM-05B_Cytiva_feeds_D12	JM-05B_BSEL_feeds_D12
65	178140	JM-05B_Cytiva_feeds_D12 / JM-05B_BSEL_feeds_D12	Q9QVC8;Q9QVC8	Q9QVC8	-0.5924446839416302	0.5924446839416302	0.0015089409112842	0.0120272266465926	16	Q9QVC8	Fkbp4	Peptidyl-prolyl cis-trans isomerase FKBP4	FKBP4_RAT	1	-33.67818858710487	0.6632181141289513	JM-05B_Cytiva_feeds_D12	JM-05B_BSEL_feeds_D12
76	212756	JM-05B_Cytiva_feeds_D12 / JM-05B_BSEL_feeds_D12	P35269;P35269;Q3THK3;Q3THK3;Q5EA53;Q5EA53;Q6AY96;Q6AY96	P35269;Q3THK3;Q5EA53;Q6AY96	-0.8234341910923465	0.8234341910923465	0.0022436559614526	0.0149736188516413	16	P35269;Q3THK3;Q5EA53;Q6AY96	GTF2F1;Gtf2f1;GTF2F1;Gtf2f1	General transcription factor IIF subunit 1	T2FA_HUMAN;T2FA_MOUSE;T2FA_BOVIN;T2FA_RAT	2	-43.4904812137148	0.565095187862852	JM-05B_Cytiva_feeds_D12	JM-05B_BSEL_feeds_D12
87	245235	JM-05B_Cytiva_feeds_D12 / JM-05B_BSEL_feeds_D12	P14604;P14604;Q8BH95;Q8BH95	P14604;Q8BH95	-0.5816253276078128	0.5816253276078128	0.0030557351402233	0.0176924766923814	12	P14604;Q8BH95	Echs1	Enoyl-CoA hydratase, mitochondrial;Enoyl-CoA hydratase, mitochondrial	ECHM_RAT;ECHM_MOUSE	1	-33.17894469766889	0.6682105530233111	JM-05B_Cytiva_feeds_D12	JM-05B_BSEL_feeds_D12
94	251207	JM-05B_Cytiva_feeds_D12 / JM-05B_BSEL_feeds_D12	Q62130;Q62130	Q62130	-0.7064082401412143	0.7064082401412143	0.0032195981578991	0.0181980708624114	16	Q62130	Ptpn14	Tyrosine-protein phosphatase non-receptor type 14	PTN14_MOUSE	1	-38.71560112833223	0.6128439887166777	JM-05B_Cytiva_feeds_D12	JM-05B_BSEL_feeds_D12
95	251568	JM-05B_Cytiva_feeds_D12 / JM-05B_BSEL_feeds_D12	Q9NPH2;Q9NPH2	Q9NPH2	-0.6919029067424116	0.6919029067424116	0.0032288136989325	0.0182239708131244	16	Q9NPH2	ISYNA1	Inositol-3-phosphate synthase 1	INO1_HUMAN	1	-38.09631948570713	0.6190368051429287	JM-05B_Cytiva_feeds_D12	JM-05B_BSEL_feeds_D12
107	271930	JM-05B_Cytiva_feeds_D12 / JM-05B_BSEL_feeds_D12	Q61584;Q61584	Q61584	-0.7624546671248542	0.7624546671248542	0.0038268107316595	0.0199818369522487	16	Q61584	Fxr1	RNA-binding protein FXR1	FXR1_MOUSE	2	-41.050751243263775	0.5894924875673623	JM-05B_Cytiva_feeds_D12	JM-05B_BSEL_feeds_D12
131	308554	JM-05B_Cytiva_feeds_D12 / JM-05B_BSEL_feeds_D12	P97314;P97314;Q16527;Q16527;Q32LE9;Q32LE9;Q62908;Q62908	P97314;Q16527;Q32LE9;Q62908	-0.8546251756050439	0.8546251756050439	0.0050407529904647	0.0231963672267662	16	P97314;Q16527;Q32LE9;Q62908	Csrp2;CSRP2;CSRP2;Csrp2	Cysteine and glycine-rich protein 2	CSRP2_MOUSE;CSRP2_HUMAN;CSRP2_BOVIN;CSRP2_RAT	3	-44.69910155828666	0.5530089844171334	JM-05B_Cytiva_feeds_D12	JM-05B_BSEL_feeds_D12
138	315747	JM-05B_Cytiva_feeds_D12 / JM-05B_BSEL_feeds_D12	Q8R5G7;Q8R5G7;Q8WWN8;Q8WWN8	Q8R5G7;Q8WWN8	-1.719696899835123	1.719696899835123	0.005292132460441	0.0237986044193345	10	Q8R5G7;Q8WWN8	Arap3;ARAP3	Arf-GAP with Rho-GAP domain, ANK repeat and PH domain-containing protein 3;Arf-GAP with Rho-GAP domain, ANK repeat and PH domain-containing protein 3	ARAP3_MOUSE;ARAP3_HUMAN	1	-69.63874987326255	0.3036125012673744	JM-05B_Cytiva_feeds_D12	JM-05B_BSEL_feeds_D12
139	316457	JM-05B_Cytiva_feeds_D12 / JM-05B_BSEL_feeds_D12	Q8CGS5;Q8CGS5	Q8CGS5	-0.6015198701309044	0.6015198701309044	0.0053189638627444	0.0238653664966067	16	Q8CGS5	Elac2	Zinc phosphodiesterase ELAC protein 2	RNZ2_RAT	2	-34.094072526140806	0.6590592747385919	JM-05B_Cytiva_feeds_D12	JM-05B_BSEL_feeds_D12
144	319486	JM-05B_Cytiva_feeds_D12 / JM-05B_BSEL_feeds_D12	Q9WVL2;Q9WVL2	Q9WVL2	-1.2884892608778469	1.2884892608778469	0.0054310643818606	0.0241373121713094	14	Q9WVL2	Stat2	Signal transducer and activator of transcription 2	STAT2_MOUSE	1	-59.06205073985613	0.4093794926014386	JM-05B_Cytiva_feeds_D12	JM-05B_BSEL_feeds_D12
150	326478	JM-05B_Cytiva_feeds_D12 / JM-05B_BSEL_feeds_D12	O14617;O14617;O54774;O54774;Q865S1;Q865S1	O14617;O54774;Q865S1	-0.7220208708207475	0.7220208708207475	0.0056890631845774	0.0247424472558883	14	O14617;O54774;Q865S1	AP3D1;Ap3d1;AP3D1	AP-3 complex subunit delta-1	AP3D1_HUMAN;AP3D1_MOUSE;AP3D1_BOVIN	2	-39.37523608446918	0.6062476391553082	JM-05B_Cytiva_feeds_D12	JM-05B_BSEL_feeds_D12
153	331232	JM-05B_Cytiva_feeds_D12 / JM-05B_BSEL_feeds_D12	Q13541;Q13541;Q60876;Q60876;Q62622;Q62622	Q13541;Q60876;Q62622	-0.7698346447897789	0.7698346447897789	0.0058701462042983	0.0251635822976296	16	Q13541;Q60876;Q62622	EIF4EBP1;Eif4ebp1;Eif4ebp1	Eukaryotic translation initiation factor 4E-binding protein 1	4EBP1_HUMAN;4EBP1_MOUSE;4EBP1_RAT	1	-41.35153090013689	0.5864846909986311	JM-05B_Cytiva_feeds_D12	JM-05B_BSEL_feeds_D12
155	333347	JM-05B_Cytiva_feeds_D12 / JM-05B_BSEL_feeds_D12	P31006;P31006;P46195;P46195;Q16774;Q16774;Q64520;Q64520	P31006;P46195;Q16774;Q64520	-0.5830020570997893	0.5830020570997893	0.005950157096413	0.0253445052238712	16	P31006;P46195;Q16774;Q64520	GUK1;GUK1;GUK1;Guk1	Guanylate kinase	KGUA_PIG;KGUA_BOVIN;KGUA_HUMAN;KGUA_MOUSE	1	-33.24268002272716	0.6675731997727284	JM-05B_Cytiva_feeds_D12	JM-05B_BSEL_feeds_D12
160	337223	JM-05B_Cytiva_feeds_D12 / JM-05B_BSEL_feeds_D12	O00160;O00160	O00160	-0.9324355468283212	0.9324355468283212	0.0061018906082765	0.0256920014675849	16	O00160	MYO1F	Unconventional myosin-If	MYO1F_HUMAN	1	-47.602697256043584	0.5239730274395642	JM-05B_Cytiva_feeds_D12	JM-05B_BSEL_feeds_D12
164	343190	JM-05B_Cytiva_feeds_D12 / JM-05B_BSEL_feeds_D12	B2GUV7;B2GUV7;Q05D44;Q05D44	B2GUV7;Q05D44	-1.2925780751574922	1.2925780751574922	0.0063404880307867	0.0262327574847184	12	B2GUV7;Q05D44	Eif5b	Eukaryotic translation initiation factor 5B	IF2P_RAT;IF2P_MOUSE	1	-59.17791077251288	0.4082208922748712	JM-05B_Cytiva_feeds_D12	JM-05B_BSEL_feeds_D12
185	364837	JM-05B_Cytiva_feeds_D12 / JM-05B_BSEL_feeds_D12	Q86UU1;Q86UU1	Q86UU1	-0.6236528862230344	0.6236528862230344	0.0072265940707591	0.028124939548353	16	Q86UU1	PHLDB1	Pleckstrin homology-like domain family B member 1	PHLB1_HUMAN	3	-35.09744791668648	0.6490255208331352	JM-05B_Cytiva_feeds_D12	JM-05B_BSEL_feeds_D12
192	370801	JM-05B_Cytiva_feeds_D12 / JM-05B_BSEL_feeds_D12	Q5XII0;Q5XII0	Q5XII0	-0.766128879167378	0.766128879167378	0.0074839341361027	0.02865796653919	16	Q5XII0	Epdr1	Mammalian ependymin-related protein 1	EPDR1_RAT	3	-41.20069039361313	0.5879930960638687	JM-05B_Cytiva_feeds_D12	JM-05B_BSEL_feeds_D12
195	372596	JM-05B_Cytiva_feeds_D12 / JM-05B_BSEL_feeds_D12	O60907;O60907;Q4R8H1;Q4R8H1;Q8BHJ5;Q8BHJ5;Q9BZK7;Q9BZK7;Q9QXE7;Q9QXE7	O60907;Q4R8H1;Q8BHJ5;Q9BZK7;Q9QXE7	-0.7521010749597132	0.7521010749597132	0.0075621059858724	0.0288174815347393	16	O60907;Q4R8H1;Q8BHJ5;Q9BZK7;Q9QXE7	TBL1X;TBL1X;Tbl1xr1;TBL1XR1;Tbl1x	F-box-like/WD repeat-containing protein TBL1X;F-box-like/WD repeat-containing protein TBL1X;F-box-like/WD repeat-containing protein TBL1XR1;F-box-like/WD repeat-containing protein TBL1XR1;F-box-like/WD repeat-containing protein TBL1X	TBL1X_HUMAN;TBL1X_MACFA;TBL1R_MOUSE;TBL1R_HUMAN;TBL1X_MOUSE	1	-40.62617656162924	0.5937382343837077	JM-05B_Cytiva_feeds_D12	JM-05B_BSEL_feeds_D12
216	402910	JM-05B_Cytiva_feeds_D12 / JM-05B_BSEL_feeds_D12	P70122;P70122;Q3SWZ6;Q3SWZ6;Q5RAZ2;Q5RAZ2;Q5RK30;Q5RK30;Q9Y3A5;Q9Y3A5	P70122;Q3SWZ6;Q5RAZ2;Q5RK30;Q9Y3A5	-0.7029838302079172	0.7029838302079172	0.0089319121217447	0.0314769047773717	16	P70122;Q3SWZ6;Q5RAZ2;Q5RK30;Q9Y3A5	Sbds;SBDS;SBDS;Sbds;SBDS	Ribosome maturation protein SBDS	SBDS_MOUSE;SBDS_BOVIN;SBDS_PONAB;SBDS_RAT;SBDS_HUMAN	2	-38.56996247090226	0.6143003752909774	JM-05B_Cytiva_feeds_D12	JM-05B_BSEL_feeds_D12
218	404590	JM-05B_Cytiva_feeds_D12 / JM-05B_BSEL_feeds_D12	Q6PEC3;Q6PEC3;Q9CX30;Q9CX30	Q6PEC3;Q9CX30	-0.7440043070246924	0.7440043070246924	0.0090117313106948	0.0316263566529978	16	Q6PEC3;Q9CX30	Yif1b	Protein YIF1B	YIF1B_RAT;YIF1B_MOUSE	1	-40.29201889886412	0.5970798110113588	JM-05B_Cytiva_feeds_D12	JM-05B_BSEL_feeds_D12
232	421234	JM-05B_Cytiva_feeds_D12 / JM-05B_BSEL_feeds_D12	O43768;O43768;P60840;P60840;P60841;P60841;P68210;P68210;P68211;P68211	O43768;P60840;P60841;P68210;P68211	-0.6753966444695193	0.6753966444695193	0.0098263983688761	0.0331228017405262	16	O43768;P60840;P60841;P68210;P68211	ENSA;Ensa;Ensa;ENSA;ENSA	Alpha-endosulfine	ENSA_HUMAN;ENSA_MOUSE;ENSA_RAT;ENSA_BOVIN;ENSA_PIG	2	-37.38399564118367	0.6261600435881634	JM-05B_Cytiva_feeds_D12	JM-05B_BSEL_feeds_D12
239	431005	JM-05B_Cytiva_feeds_D12 / JM-05B_BSEL_feeds_D12	Q91YK0;Q91YK0	Q91YK0	-0.6272792950980577	0.6272792950980577	0.0103196512375086	0.0339968635073202	12	Q91YK0	Lrrc49	Leucine-rich repeat-containing protein 49	LRC49_MOUSE	1	-35.26038438165848	0.6473961561834152	JM-05B_Cytiva_feeds_D12	JM-05B_BSEL_feeds_D12
240	431511	JM-05B_Cytiva_feeds_D12 / JM-05B_BSEL_feeds_D12	P54276;P54276	P54276	-1.0829251115749698	1.0829251115749698	0.010346660245191	0.0340458711624239	14	P54276	Msh6	DNA mismatch repair protein Msh6	MSH6_MOUSE	1	-52.792928648350326	0.4720707135164968	JM-05B_Cytiva_feeds_D12	JM-05B_BSEL_feeds_D12
250	441014	JM-05B_Cytiva_feeds_D12 / JM-05B_BSEL_feeds_D12	O60831;O60831;Q2KHX3;Q2KHX3;Q4R4I9;Q4R4I9;Q9JIG8;Q9JIG8	O60831;Q2KHX3;Q4R4I9;Q9JIG8	-0.7160749644681585	0.7160749644681585	0.0108382092405363	0.0348947459498207	16	O60831;Q2KHX3;Q4R4I9;Q9JIG8	PRAF2;PRAF2;PRAF2;Praf2	PRA1 family protein 2	PRAF2_HUMAN;PRAF2_BOVIN;PRAF2_MACFA;PRAF2_MOUSE	2	-39.12486230700621	0.6087513769299379	JM-05B_Cytiva_feeds_D12	JM-05B_BSEL_feeds_D12
255	444466	JM-05B_Cytiva_feeds_D12 / JM-05B_BSEL_feeds_D12	P30904;P30904;P34884;P34884	P30904;P34884	-0.6351765481011566	0.6351765481011566	0.0110218139251615	0.035210379057858	16	P30904;P34884	Mif	Macrophage migration inhibitory factor	MIF_RAT;MIF_MOUSE	1	-35.61379819200856	0.6438620180799144	JM-05B_Cytiva_feeds_D12	JM-05B_BSEL_feeds_D12
259	448561	JM-05B_Cytiva_feeds_D12 / JM-05B_BSEL_feeds_D12	Q2HJ23;Q2HJ23;Q6XVN8;Q6XVN8;Q91VR7;Q91VR7;Q9H492;Q9H492	Q2HJ23;Q6XVN8;Q91VR7;Q9H492	-0.8253238340824319	0.8253238340824319	0.0112346762745078	0.0355626620403848	16	Q2HJ23;Q6XVN8;Q91VR7;Q9H492	MAP1LC3A;Map1lc3a;Map1lc3a;MAP1LC3A	Microtubule-associated proteins 1A/1B light chain 3A	MLP3A_BOVIN;MLP3A_RAT;MLP3A_MOUSE;MLP3A_HUMAN	1	-43.56444896950611	0.5643555103049389	JM-05B_Cytiva_feeds_D12	JM-05B_BSEL_feeds_D12
278	461746	JM-05B_Cytiva_feeds_D12 / JM-05B_BSEL_feeds_D12	P07358;P07358;P98137;P98137	P07358;P98137	-0.6406227762878968	0.6406227762878968	0.0119584309294107	0.036772847814514	16	P07358;P98137	C8B	Complement component C8 beta chain	CO8B_HUMAN;CO8B_RABIT	1	-35.85640032777294	0.6414359967222706	JM-05B_Cytiva_feeds_D12	JM-05B_BSEL_feeds_D12
279	462855	JM-05B_Cytiva_feeds_D12 / JM-05B_BSEL_feeds_D12	Q32MZ4;Q32MZ4;Q3UZ39;Q3UZ39;Q66HF9;Q66HF9	Q32MZ4;Q3UZ39;Q66HF9	-0.6207090612215151	0.6207090612215151	0.012019967224589	0.0368735144888681	16	Q32MZ4;Q3UZ39;Q66HF9	LRRFIP1;Lrrfip1;Lrrfip1	Leucine-rich repeat flightless-interacting protein 1	LRRF1_HUMAN;LRRF1_MOUSE;LRRF1_RAT	1	-34.964878791641766	0.6503512120835824	JM-05B_Cytiva_feeds_D12	JM-05B_BSEL_feeds_D12
284	468019	JM-05B_Cytiva_feeds_D12 / JM-05B_BSEL_feeds_D12	O55171;O55171	O55171	-0.6796094070232285	0.6796094070232285	0.0123099272605663	0.0373463550647914	16	O55171	Acot2	Acyl-coenzyme A thioesterase 2, mitochondrial	ACOT2_RAT	1	-37.56657171510975	0.6243342828489025	JM-05B_Cytiva_feeds_D12	JM-05B_BSEL_feeds_D12
289	471046	JM-05B_Cytiva_feeds_D12 / JM-05B_BSEL_feeds_D12	Q3T0W4;Q3T0W4	Q3T0W4	-0.8653208820317481	0.8653208820317481	0.0124832541269839	0.0376288301770232	16	Q3T0W4	PPP1R7	Protein phosphatase 1 regulatory subunit 7	PP1R7_BOVIN	1	-45.10756975916791	0.5489243024083209	JM-05B_Cytiva_feeds_D12	JM-05B_BSEL_feeds_D12
301	481365	JM-05B_Cytiva_feeds_D12 / JM-05B_BSEL_feeds_D12	P41234;P41234;Q9BZC7;Q9BZC7;Q9ESR9;Q9ESR9	P41234;Q9BZC7;Q9ESR9	-0.8160067790454083	0.8160067790454083	0.0130790934700121	0.0385797473437744	12	P41234;Q9BZC7;Q9ESR9	Abca2;ABCA2;Abca2	ATP-binding cassette sub-family A member 2	ABCA2_MOUSE;ABCA2_HUMAN;ABCA2_RAT	1	-43.19880366308302	0.5680119633691698	JM-05B_Cytiva_feeds_D12	JM-05B_BSEL_feeds_D12
305	487141	JM-05B_Cytiva_feeds_D12 / JM-05B_BSEL_feeds_D12	Q8BT07;Q8BT07	Q8BT07	-0.7373686121270835	0.7373686121270835	0.0134262845970526	0.0391347173766517	14	Q8BT07	Cep55	Centrosomal protein of 55 kDa	CEP55_MOUSE	2	-40.01675870491034	0.5998324129508966	JM-05B_Cytiva_feeds_D12	JM-05B_BSEL_feeds_D12
318	500979	JM-05B_Cytiva_feeds_D12 / JM-05B_BSEL_feeds_D12	Q29131;Q29131	Q29131	-0.8738648623117607	0.8738648623117607	0.0142674887673741	0.0404374746246328	14	Q29131	NR3C2	Mineralocorticoid receptor	MCR_TUPBE	1	-45.43169495672229	0.5456830504327771	JM-05B_Cytiva_feeds_D12	JM-05B_BSEL_feeds_D12
348	519154	JM-05B_Cytiva_feeds_D12 / JM-05B_BSEL_feeds_D12	Q5R5C9;Q5R5C9;Q8NBX0;Q8NBX0	Q5R5C9;Q8NBX0	-0.8119799648318087	0.8119799648318087	0.0153997609089443	0.0421186886495345	12	Q5R5C9;Q8NBX0	SCCPDH	Saccharopine dehydrogenase-like oxidoreductase	SCPDL_PONAB;SCPDL_HUMAN	1	-43.04004012317723	0.5695995987682277	JM-05B_Cytiva_feeds_D12	JM-05B_BSEL_feeds_D12
378	537491	JM-05B_Cytiva_feeds_D12 / JM-05B_BSEL_feeds_D12	Q5SSZ5;Q5SSZ5	Q5SSZ5	-0.8429509310714876	0.8429509310714876	0.0166114922618189	0.0438827895306647	10	Q5SSZ5	Tns3	Tensin-3	TENS3_MOUSE	2	-44.24979292040601	0.5575020707959399	JM-05B_Cytiva_feeds_D12	JM-05B_BSEL_feeds_D12
384	544937	JM-05B_Cytiva_feeds_D12 / JM-05B_BSEL_feeds_D12	O70436;O70436;Q15796;Q15796;Q1W668;Q1W668;Q5R7C0;Q5R7C0;Q62432;Q62432	O70436;Q15796;Q1W668;Q5R7C0;Q62432	-0.6525111720575006	0.6525111720575006	0.0171166230082754	0.0445991417074981	16	O70436;Q15796;Q1W668;Q5R7C0;Q62432	Smad2;SMAD2;SMAD2;SMAD2;Smad2	Mothers against decapentaplegic homolog 2	SMAD2_RAT;SMAD2_HUMAN;SMAD2_BOVIN;SMAD2_PONAB;SMAD2_MOUSE	3	-36.38279791607266	0.6361720208392734	JM-05B_Cytiva_feeds_D12	JM-05B_BSEL_feeds_D12
394	551988	JM-05B_Cytiva_feeds_D12 / JM-05B_BSEL_feeds_D12	P35508;P35508;P48730;P48730;Q06486;Q06486;Q5RC72;Q5RC72;Q9DC28;Q9DC28	P35508;P48730;Q06486;Q5RC72;Q9DC28	-0.6602075510393784	0.6602075510393784	0.0175901776925128	0.0452476641338494	16	P35508;P48730;Q06486;Q5RC72;Q9DC28	CSNK1D;CSNK1D;Csnk1d;CSNK1D;Csnk1d	Casein kinase I isoform delta	KC1D_BOVIN;KC1D_HUMAN;KC1D_RAT;KC1D_PONAB;KC1D_MOUSE	2	-36.72127445007685	0.6327872554992315	JM-05B_Cytiva_feeds_D12	JM-05B_BSEL_feeds_D12
403	555983	JM-05B_Cytiva_feeds_D12 / JM-05B_BSEL_feeds_D12	Q69ZH9;Q69ZH9	Q69ZH9	-0.5826711990485478	0.5826711990485478	0.0178656101544126	0.0456260326322884	16	Q69ZH9	Arhgap23	Rho GTPase-activating protein 23	RHG23_MOUSE	3	-33.22736858889917	0.6677263141110084	JM-05B_Cytiva_feeds_D12	JM-05B_BSEL_feeds_D12
407	559171	JM-05B_Cytiva_feeds_D12 / JM-05B_BSEL_feeds_D12	A0JNK3;A0JNK3	A0JNK3	-0.8179944874952593	0.8179944874952593	0.0180847767215769	0.0459225044370337	14	A0JNK3	HTRA2	Serine protease HTRA2, mitochondrial	HTRA2_BOVIN	1	-43.27700901636571	0.5672299098363429	JM-05B_Cytiva_feeds_D12	JM-05B_BSEL_feeds_D12
436	577312	JM-05B_Cytiva_feeds_D12 / JM-05B_BSEL_feeds_D12	P16884;P16884	P16884	-1.4867306422402773	1.4867306422402773	0.0193762422691364	0.0476557858621821	16	P16884	Nefh	Neurofilament heavy polypeptide	NFH_RAT	2	-64.3179759819148	0.3568202401808519	JM-05B_Cytiva_feeds_D12	JM-05B_BSEL_feeds_D12
444	581581	JM-05B_Cytiva_feeds_D12 / JM-05B_BSEL_feeds_D12	Q505B7;Q505B7	Q505B7	-0.8489727536308384	0.8489727536308384	0.019688398724976	0.0480679764931163	16	Q505B7	Zbtb8os	Protein archease	ARCH_MOUSE	2	-44.48200982992102	0.5551799017007898	JM-05B_Cytiva_feeds_D12	JM-05B_BSEL_feeds_D12
452	588457	JM-05B_Cytiva_feeds_D12 / JM-05B_BSEL_feeds_D12	Q9Z339;Q9Z339	Q9Z339	-0.7038553497395622	0.7038553497395622	0.0201790665876651	0.0486904047893842	16	Q9Z339	Gsto1	Glutathione S-transferase omega-1	GSTO1_RAT	1	-38.60706061604918	0.6139293938395082	JM-05B_Cytiva_feeds_D12	JM-05B_BSEL_feeds_D12
475	600090	JM-05B_Cytiva_feeds_D12 / JM-05B_BSEL_feeds_D12	O60645;O60645;Q0V8C2;Q0V8C2;Q62825;Q62825;Q6KAR6;Q6KAR6	O60645;Q0V8C2;Q62825;Q6KAR6	-0.6202738953850412	0.6202738953850412	0.0210522851562988	0.0498125019313794	16	O60645;Q0V8C2;Q62825;Q6KAR6	EXOC3;EXOC3;Exoc3;Exoc3	Exocyst complex component 3	EXOC3_HUMAN;EXOC3_BOVIN;EXOC3_RAT;EXOC3_MOUSE	1	-34.945259030826904	0.650547409691731	JM-05B_Cytiva_feeds_D12	JM-05B_BSEL_feeds_D12
