## Supplementary material for "Fatty Acid β-oxidation and Ferroptosis Define a Survival-Productivity Trade Off in CHO fed-Batch Bioreactors": JM-05B_BSEL_feeds_D12_vs_JM-05B_Cytiva_feeds_D12_UPREGULATED.tsv

	Unnamed: 0	Comparison (group1/group2)	Group	ProteinGroups	AVG Log2 Ratio	Absolute AVG Log2 Ratio	Pvalue	Qvalue	# of Ratios	UniProtIds	Genes	ProteinDescriptions	ProteinNames	# Unique Total Peptides	% Change	Ratio	Condition Numerator	Condition Denominator	GO Cellular Component	GO Molecular Function	GO Biological Process
50	153770	JM-05B_Cytiva_feeds_D12 / JM-05B_BSEL_feeds_D12	P62072;P62072;P62073;P62073;P62074;P62074;Q2NKR1;Q2NKR1	P62072;P62073;P62074;Q2NKR1	0.8866950543550594	0.8866950543550594	0.0010890460227906	0.0100560731731042	12	P62072;P62073;P62074;Q2NKR1	TIMM10;Timm10;Timm10;TIMM10	Mitochondrial import inner membrane translocase subunit Tim10	TIM10_HUMAN;TIM10_MOUSE;TIM10_RAT;TIM10_BOVIN	1	84.89357012881653	1.848935701288165	JM-05B_Cytiva_feeds_D12	JM-05B_BSEL_feeds_D12
82	225689	JM-05B_Cytiva_feeds_D12 / JM-05B_BSEL_feeds_D12	A1A4R1;A1A4R1;P02262;P02262;P0C0S8;P0C0S8;P0C0S9;P0C0S9;P0CC09;P0CC09;P20671;P20671;Q16777;Q16777;Q3ZBX9;Q3ZBX9;Q4R3X5;Q4R3X5;Q64523;Q64523;Q6FI13;Q6FI13;Q6GSS7;Q6GSS7;Q96KK5;Q96KK5;Q99878;Q99878;Q9BTM1;Q9BTM1	A1A4R1;P02262;P0C0S8;P0C0S9;P0CC09;P20671;Q16777;Q3ZBX9;Q4R3X5;Q64523;Q6FI13;Q6GSS7;Q96KK5;Q99878;Q9BTM1	1.343512938571484	1.343512938571484	0.002554937220932	0.016074040720134	16	A1A4R1;P02262;P0C0S8;P0C0S9;P0CC09;P20671;Q16777;Q3ZBX9;Q4R3X5;Q64523;Q6FI13;Q6GSS7;Q96KK5;Q99878;Q9BTM1	H2AC20;;H2AC11;;H2ac18;H2AC7;H2AC20;H2AJ;H2AJ;H2ac20;H2AC18;Hist2h2aa1;H2AC12;H2AC14;H2AJ	Histone H2A type 2-C;Histone H2A type 1;Histone H2A type 1;Histone H2A type 1;Histone H2A type 2-A;Histone H2A type 1-D;Histone H2A type 2-C;Histone H2A.J;Histone H2A.J;Histone H2A type 2-C;Histone H2A type 2-A;Histone H2A type 2-A;Histone H2A type 1-H;Histone H2A type 1-J;Histone H2A.J	H2A2C_BOVIN;H2A1_RAT;H2A1_HUMAN;H2A1_BOVIN;H2A2A_RAT;H2A1D_HUMAN;H2A2C_HUMAN;H2AJ_BOVIN;H2AJ_MACFA;H2A2C_MOUSE;H2A2A_HUMAN;H2A2A_MOUSE;H2A1H_HUMAN;H2A1J_HUMAN;H2AJ_HUMAN	1	153.76848916467588	2.5376848916467587	JM-05B_Cytiva_feeds_D12	JM-05B_BSEL_feeds_D12
93	250243	JM-05B_Cytiva_feeds_D12 / JM-05B_BSEL_feeds_D12	Q8WUM4;Q8WUM4	Q8WUM4	0.8493717687938789	0.8493717687938789	0.0031921137687096	0.0181122262909931	14	Q8WUM4	PDCD6IP	Programmed cell death 6-interacting protein	PDC6I_HUMAN	2	80.17161850089585	1.8017161850089585	JM-05B_Cytiva_feeds_D12	JM-05B_BSEL_feeds_D12
123	296671	JM-05B_Cytiva_feeds_D12 / JM-05B_BSEL_feeds_D12	O96033;O96033;Q9Z224;Q9Z224	O96033;Q9Z224	0.987169808456306	0.987169808456306	0.0046306739653564	0.0221628084283709	16	O96033;Q9Z224	MOCS2;Mocs2	Molybdopterin synthase sulfur carrier subunit	MOC2A_HUMAN;MOC2A_MOUSE	1	98.22924330824662	1.9822924330824665	JM-05B_Cytiva_feeds_D12	JM-05B_BSEL_feeds_D12
136	315256	JM-05B_Cytiva_feeds_D12 / JM-05B_BSEL_feeds_D12	P32007;P32007	P32007	1.1844307022231946	1.1844307022231946	0.0052753292816982	0.0237597563144508	10	P32007	SLC25A6	ADP/ATP translocase 3	ADT3_BOVIN	2	127.2736931258735	2.272736931258735	JM-05B_Cytiva_feeds_D12	JM-05B_BSEL_feeds_D12
175	354355	JM-05B_Cytiva_feeds_D12 / JM-05B_BSEL_feeds_D12	Q3UHH8;Q3UHH8;Q4G148;Q4G148;Q6GX83;Q6GX83	Q3UHH8;Q4G148;Q6GX83	1.1092781423175324	1.1092781423175324	0.0067872743626641	0.0271963399059503	14	Q3UHH8;Q4G148;Q6GX83	Gxylt1;GXYLT1;Gxylt1	Glucoside xylosyltransferase 1	GXLT1_MOUSE;GXLT1_HUMAN;GXLT1_RAT	1	115.73767516484232	2.1573767516484232	JM-05B_Cytiva_feeds_D12	JM-05B_BSEL_feeds_D12
330	507154	JM-05B_Cytiva_feeds_D12 / JM-05B_BSEL_feeds_D12	Q14974;Q14974	Q14974	1.0271689958415886	1.0271689958415886	0.0146435739393169	0.0409981816295872	14	Q14974	KPNB1	Importin subunit beta-1	IMB1_HUMAN	1	103.80211109884236	2.0380211109884234	JM-05B_Cytiva_feeds_D12	JM-05B_BSEL_feeds_D12
353	522188	JM-05B_Cytiva_feeds_D12 / JM-05B_BSEL_feeds_D12	Q6P7A2;Q6P7A2	Q6P7A2	0.6375347772529751	0.6375347772529751	0.0155984354186601	0.042414172167339	16	Q6P7A2	Ube4a	Ubiquitin conjugation factor E4 A	UBE4A_RAT	3	55.566861912638885	1.5556686191263889	JM-05B_Cytiva_feeds_D12	JM-05B_BSEL_feeds_D12
467	597012	JM-05B_Cytiva_feeds_D12 / JM-05B_BSEL_feeds_D12	Q15773;Q15773;Q99KX1;Q99KX1	Q15773;Q99KX1	0.6082523957026074	0.6082523957026074	0.020814577579937	0.0495040938229888	16	Q15773;Q99KX1	MLF2;Mlf2	Myeloid leukemia factor 2	MLF2_HUMAN;MLF2_MOUSE	2	52.44114987945916	1.5244114987945916	JM-05B_Cytiva_feeds_D12	JM-05B_BSEL_feeds_D12
