## Supplementary material for "Fatty Acid β-oxidation and Ferroptosis Define a Survival-Productivity Trade Off in CHO fed-Batch Bioreactors": JM-05B_BSEL_feeds_D14_vs_JM-05B_Cytiva_feeds_D14_DOWNREGULATED.tsv

	Unnamed: 0	Comparison (group1/group2)	Group	ProteinGroups	AVG Log2 Ratio	Absolute AVG Log2 Ratio	Pvalue	Qvalue	# of Ratios	UniProtIds	Genes	ProteinDescriptions	ProteinNames	# Unique Total Peptides	% Change	Ratio	Condition Numerator	Condition Denominator	GO Cellular Component	GO Molecular Function	GO Biological Process
3	71888	JM-05B_Cytiva_feeds_D14 / JM-05B_BSEL_feeds_D14	Q8VC31;Q8VC31;Q9Y3X0;Q9Y3X0	Q8VC31;Q9Y3X0	-0.7406972917008534	0.7406972917008534	0.0001912727952559	0.0037777727314737	12	Q8VC31;Q9Y3X0	Ccdc9;CCDC9	Coiled-coil domain-containing protein 9	CCDC9_MOUSE;CCDC9_HUMAN	1	-40.15499639302662	0.5984500360697338	JM-05B_Cytiva_feeds_D14	JM-05B_BSEL_feeds_D14
7	108071	JM-05B_Cytiva_feeds_D14 / JM-05B_BSEL_feeds_D14	P02804;P02804	P02804	-3.041572429533161	3.041572429533161	0.0004908519910881	0.0064490422766038	12	P02804	MT1	Metallothionein-1	MT1_CRIGR	1	-87.85505745137148	0.1214494254862852	JM-05B_Cytiva_feeds_D14	JM-05B_BSEL_feeds_D14
12	152661	JM-05B_Cytiva_feeds_D14 / JM-05B_BSEL_feeds_D14	P52292;P52292	P52292	-0.6750612780710065	0.6750612780710065	0.0010721529838553	0.0099720158092403	16	P52292	KPNA2	Importin subunit alpha-1	IMA1_HUMAN	1	-37.36943834099482	0.6263056165900518	JM-05B_Cytiva_feeds_D14	JM-05B_BSEL_feeds_D14
13	156097	JM-05B_Cytiva_feeds_D14 / JM-05B_BSEL_feeds_D14	P43247;P43247	P43247	-1.3275657838449917	1.3275657838449917	0.0011265958014345	0.0102476705505176	14	P43247	Msh2	DNA mismatch repair protein Msh2	MSH2_MOUSE	1	-60.15600491574673	0.3984399508425327	JM-05B_Cytiva_feeds_D14	JM-05B_BSEL_feeds_D14
14	184744	JM-05B_Cytiva_feeds_D14 / JM-05B_BSEL_feeds_D14	P13591;P13591	P13591	-0.8049620852093701	0.8049620852093701	0.0016363135536169	0.0125762447814749	16	P13591	NCAM1	Neural cell adhesion molecule 1	NCAM1_HUMAN	1	-42.76228775240484	0.5723771224759516	JM-05B_Cytiva_feeds_D14	JM-05B_BSEL_feeds_D14
15	185115	JM-05B_Cytiva_feeds_D14 / JM-05B_BSEL_feeds_D14	Q8CCI5;Q8CCI5;Q8N488;Q8N488	Q8CCI5;Q8N488	-0.6939448442472368	0.6939448442472368	0.0016435840012322	0.0126068067383784	16	Q8CCI5;Q8N488	Rybp;RYBP	RING1 and YY1-binding protein	RYBP_MOUSE;RYBP_HUMAN	2	-38.18387370343287	0.6181612629656713	JM-05B_Cytiva_feeds_D14	JM-05B_BSEL_feeds_D14
17	225848	JM-05B_Cytiva_feeds_D14 / JM-05B_BSEL_feeds_D14	O88796;O88796	O88796	-1.1016397525127453	1.1016397525127453	0.0025588965414895	0.0160876164227779	16	O88796	Rpp30	Ribonuclease P protein subunit p30	RPP30_MOUSE	2	-53.401344091931776	0.4659865590806821	JM-05B_Cytiva_feeds_D14	JM-05B_BSEL_feeds_D14
18	227678	JM-05B_Cytiva_feeds_D14 / JM-05B_BSEL_feeds_D14	P35950;P35950	P35950	-0.6822120702784601	0.6822120702784601	0.0026026678817868	0.0162312145116542	16	P35950	LDLR	Low-density lipoprotein receptor	LDLR_CRIGR	13	-37.67910187706715	0.6232089812293286	JM-05B_Cytiva_feeds_D14	JM-05B_BSEL_feeds_D14
20	261149	JM-05B_Cytiva_feeds_D14 / JM-05B_BSEL_feeds_D14	Q2TBK2;Q2TBK2	Q2TBK2	-0.7482529837006271	0.7482529837006271	0.0035033480280331	0.0190480446421909	16	Q2TBK2	MRPL9	Large ribosomal subunit protein bL9m	RM09_BOVIN	1	-40.46759774785114	0.5953240225214886	JM-05B_Cytiva_feeds_D14	JM-05B_BSEL_feeds_D14
21	261651	JM-05B_Cytiva_feeds_D14 / JM-05B_BSEL_feeds_D14	Q5VYK3;Q5VYK3	Q5VYK3	-1.223814602690479	1.223814602690479	0.0035181101136786	0.019091872934393	16	Q5VYK3	ECPAS	Proteasome adapter and scaffold protein ECM29	ECM29_HUMAN	2	-57.18508408314247	0.4281491591685754	JM-05B_Cytiva_feeds_D14	JM-05B_BSEL_feeds_D14
36	367713	JM-05B_Cytiva_feeds_D14 / JM-05B_BSEL_feeds_D14	Q8WUM4;Q8WUM4	Q8WUM4	-0.8290297181295504	0.8290297181295504	0.0073490184687788	0.0283776430208861	14	Q8WUM4	PDCD6IP	Programmed cell death 6-interacting protein	PDC6I_HUMAN	2	-43.70923024079357	0.5629076975920643	JM-05B_Cytiva_feeds_D14	JM-05B_BSEL_feeds_D14
39	370614	JM-05B_Cytiva_feeds_D14 / JM-05B_BSEL_feeds_D14	Q91WJ8;Q91WJ8	Q91WJ8	-1.551107802326329	1.551107802326329	0.0074752865437628	0.0286392817519765	14	Q91WJ8	Fubp1	Far upstream element-binding protein 1	FUBP1_MOUSE	1	-65.87520705090041	0.3412479294909958	JM-05B_Cytiva_feeds_D14	JM-05B_BSEL_feeds_D14
47	407425	JM-05B_Cytiva_feeds_D14 / JM-05B_BSEL_feeds_D14	Q17QZ7;Q17QZ7;Q5RBW9;Q5RBW9;Q6P3X3;Q6P3X3;Q8CD92;Q8CD92	Q17QZ7;Q5RBW9;Q6P3X3;Q8CD92	-0.6072132270676696	0.6072132270676696	0.009151543569105	0.0318935926538579	12	Q17QZ7;Q5RBW9;Q6P3X3;Q8CD92	TTC27;TTC27;TTC27;Ttc27	Tetratricopeptide repeat protein 27	TTC27_BOVIN;TTC27_PONAB;TTC27_HUMAN;TTC27_MOUSE	1	-34.35364682851165	0.6564635317148835	JM-05B_Cytiva_feeds_D14	JM-05B_BSEL_feeds_D14
50	417517	JM-05B_Cytiva_feeds_D14 / JM-05B_BSEL_feeds_D14	E1BP92;E1BP92	E1BP92	-1.8840432853884703	1.8840432853884703	0.0096403579869843	0.0327849937607554	14	E1BP92	VRTN	Vertnin	VRTN_BOVIN	1	-72.90766369636863	0.2709233630363137	JM-05B_Cytiva_feeds_D14	JM-05B_BSEL_feeds_D14
55	424543	JM-05B_Cytiva_feeds_D14 / JM-05B_BSEL_feeds_D14	A5PJG7;A5PJG7;P53701;P53701;P53702;P53702	A5PJG7;P53701;P53702	-0.5857768456339683	0.5857768456339683	0.0099984829343458	0.0334400180934735	14	A5PJG7;P53701;P53702	HCCS;HCCS;Hccs	Holocytochrome c-type synthase	CCHL_BOVIN;CCHL_HUMAN;CCHL_MOUSE	1	-33.37095344014976	0.6662904655985024	JM-05B_Cytiva_feeds_D14	JM-05B_BSEL_feeds_D14
65	456040	JM-05B_Cytiva_feeds_D14 / JM-05B_BSEL_feeds_D14	Q5SWD9;Q5SWD9	Q5SWD9	-0.8189927170710156	0.8189927170710156	0.0116417032272713	0.0362468092320562	14	Q5SWD9	Tsr1	Pre-rRNA-processing protein TSR1 homolog	TSR1_MOUSE	1	-43.31624321416526	0.5668375678583474	JM-05B_Cytiva_feeds_D14	JM-05B_BSEL_feeds_D14
77	516750	JM-05B_Cytiva_feeds_D14 / JM-05B_BSEL_feeds_D14	P19174;P19174	P19174	-0.6608401935816952	0.6608401935816952	0.0152518141002707	0.0419079187741495	16	P19174	PLCG1	1-phosphatidylinositol 4,5-bisphosphate phosphodiesterase gamma-1	PLCG1_HUMAN	6	-36.74901699889862	0.6325098300110138	JM-05B_Cytiva_feeds_D14	JM-05B_BSEL_feeds_D14
82	532592	JM-05B_Cytiva_feeds_D14 / JM-05B_BSEL_feeds_D14	O54775;O54775;Q99PP0;Q99PP0	O54775;Q99PP0	-0.6245802514444715	0.6245802514444715	0.0162865037774404	0.0434199738648089	16	O54775;Q99PP0	Ccn4	CCN family member 4	CCN4_MOUSE;CCN4_RAT	2	-35.13915390961208	0.6486084609038792	JM-05B_Cytiva_feeds_D14	JM-05B_BSEL_feeds_D14
87	547418	JM-05B_Cytiva_feeds_D14 / JM-05B_BSEL_feeds_D14	Q69ZR2;Q69ZR2;Q9ULT8;Q9ULT8	Q69ZR2;Q9ULT8	-0.92510998456385	0.92510998456385	0.0172830665919939	0.0448289001438369	14	Q69ZR2;Q9ULT8	Hectd1;HECTD1	E3 ubiquitin-protein ligase HECTD1	HECD1_MOUSE;HECD1_HUMAN	1	-47.335963223966615	0.5266403677603338	JM-05B_Cytiva_feeds_D14	JM-05B_BSEL_feeds_D14
89	549774	JM-05B_Cytiva_feeds_D14 / JM-05B_BSEL_feeds_D14	P14332;P14332	P14332	-0.6105282856251162	0.6105282856251162	0.0174408985087288	0.0450446261316213	10	P14332	PGD	6-phosphogluconate dehydrogenase, decarboxylating (Fragment)	6PGD_PIG	1	-34.50431738755503	0.6549568261244497	JM-05B_Cytiva_feeds_D14	JM-05B_BSEL_feeds_D14
90	550850	JM-05B_Cytiva_feeds_D14 / JM-05B_BSEL_feeds_D14	Q5R4J9;Q5R4J9;Q9BXJ9;Q9BXJ9	Q5R4J9;Q9BXJ9	-0.5866272209454922	0.5866272209454922	0.0175144663630801	0.0451460933825988	16	Q5R4J9;Q9BXJ9	NAA15	N-alpha-acetyltransferase 15, NatA auxiliary subunit;N-alpha-acetyltransferase 15, NatA auxiliary subunit	NAA15_PONAB;NAA15_HUMAN	1	-33.410215376518046	0.6658978462348195	JM-05B_Cytiva_feeds_D14	JM-05B_BSEL_feeds_D14
96	588551	JM-05B_Cytiva_feeds_D14 / JM-05B_BSEL_feeds_D14	Q4KMA0;Q4KMA0	Q4KMA0	-0.7254923038898059	0.7254923038898059	0.0201849430851601	0.0486966819767485	16	Q4KMA0	Azi2	5-azacytidine-induced protein 2	AZI2_RAT	2	-39.52093687888844	0.6047906312111156	JM-05B_Cytiva_feeds_D14	JM-05B_BSEL_feeds_D14
98	589031	JM-05B_Cytiva_feeds_D14 / JM-05B_BSEL_feeds_D14	Q16832;Q16832;Q62371;Q62371	Q16832;Q62371	-0.6282715115169243	0.6282715115169243	0.0202199112476731	0.0487413443424951	16	Q16832;Q62371	DDR2;Ddr2	Discoidin domain-containing receptor 2	DDR2_HUMAN;DDR2_MOUSE	8	-35.30489387513526	0.6469510612486474	JM-05B_Cytiva_feeds_D14	JM-05B_BSEL_feeds_D14
101	597853	JM-05B_Cytiva_feeds_D14 / JM-05B_BSEL_feeds_D14	Q9P0T7;Q9P0T7	Q9P0T7	-0.7154496539607391	0.7154496539607391	0.020875472634369	0.0495790949308626	16	Q9P0T7	TMEM9	Proton-transporting V-type ATPase complex assembly regulator TMEM9	TMEM9_HUMAN	1	-39.098471342291816	0.6090152865770818	JM-05B_Cytiva_feeds_D14	JM-05B_BSEL_feeds_D14
