## Supplementary material for "Fatty Acid β-oxidation and Ferroptosis Define a Survival-Productivity Trade Off in CHO fed-Batch Bioreactors": JM-05B_BSEL_feeds_D14_vs_JM-05B_Cytiva_feeds_D14_UPREGULATED.tsv

	Unnamed: 0	Comparison (group1/group2)	Group	ProteinGroups	AVG Log2 Ratio	Absolute AVG Log2 Ratio	Pvalue	Qvalue	# of Ratios	UniProtIds	Genes	ProteinDescriptions	ProteinNames	# Unique Total Peptides	% Change	Ratio	Condition Numerator	Condition Denominator	GO Cellular Component	GO Molecular Function	GO Biological Process
1	48605	JM-05B_Cytiva_feeds_D14 / JM-05B_BSEL_feeds_D14	Q8CB44;Q8CB44	Q8CB44	1.5548266135387765	1.5548266135387765	7.640309199348914e-05	0.002231917819104	12	Q8CB44	Gramd4	GRAM domain-containing protein 4	GRAM4_MOUSE	1	193.79841515372988	2.937984151537299	JM-05B_Cytiva_feeds_D14	JM-05B_BSEL_feeds_D14
2	63918	JM-05B_Cytiva_feeds_D14 / JM-05B_BSEL_feeds_D14	A0A0B4J1V7;A0A0B4J1V7	A0A0B4J1V7	0.7338918325979498	0.7338918325979498	0.0001448377096531	0.0032174279050228	16	A0A0B4J1V7	IGHV7-81	Probable non-functional immunoglobulin heavy variable 7-81	HV781_HUMAN	1	66.31194981444995	1.6631194981444994	JM-05B_Cytiva_feeds_D14	JM-05B_BSEL_feeds_D14
4	79154	JM-05B_Cytiva_feeds_D14 / JM-05B_BSEL_feeds_D14	P51553;P51553	P51553	0.6234524927312209	0.6234524927312209	0.0002383969250131	0.0042763030058287	16	P51553	IDH3G	Isocitrate dehydrogenase [NAD] subunit gamma, mitochondrial	IDH3G_HUMAN	1	54.055745940331576	1.5405574594033158	JM-05B_Cytiva_feeds_D14	JM-05B_BSEL_feeds_D14
6	100935	JM-05B_Cytiva_feeds_D14 / JM-05B_BSEL_feeds_D14	Q9MZY0;Q9MZY0	Q9MZY0	1.0293800964934972	1.0293800964934972	0.0004194318755722	0.0059003307083261	16	Q9MZY0	CYP2E1	Cytochrome P450 2E1	CP2E1_CANLF	1	104.11470139960836	2.0411470139960834	JM-05B_Cytiva_feeds_D14	JM-05B_BSEL_feeds_D14
8	111273	JM-05B_Cytiva_feeds_D14 / JM-05B_BSEL_feeds_D14	P01880;P01880;P0DOX3;P0DOX3	P01880;P0DOX3	1.3040740537851538	1.3040740537851538	0.0005253075496841	0.0067030132469064	16	P01880;P0DOX3	IGHD;	Immunoglobulin heavy constant delta;Immunoglobulin delta heavy chain	IGHD_HUMAN;IGD_HUMAN	1	146.92519576628152	2.469251957662815	JM-05B_Cytiva_feeds_D14	JM-05B_BSEL_feeds_D14
9	124746	JM-05B_Cytiva_feeds_D14 / JM-05B_BSEL_feeds_D14	P61273;P61273;P61285;P61285;P63167;P63167;P63168;P63168;P63169;P63169;P63170;P63170	P61273;P61285;P63167;P63168;P63169;P63170	1.2295742116119326	1.2295742116119326	0.0006808600482946	0.0077496999595464	16	P61273;P61285;P63167;P63168;P63169;P63170	DYNLL1;DYNLL1;DYNLL1;Dynll1;DYNLL1;Dynll1	Dynein light chain 1, cytoplasmic;Dynein light chain 1, cytoplasmic;Dynein light chain 1, cytoplasmic;Dynein light chain 1, cytoplasmic;Dynein light chain 1, cytoplasmic;Dynein light chain 1, cytoplasmic	DYL1_MACFA;DYL1_BOVIN;DYL1_HUMAN;DYL1_MOUSE;DYL1_RABIT;DYL1_RAT	1	134.4977713624051	2.344977713624051	JM-05B_Cytiva_feeds_D14	JM-05B_BSEL_feeds_D14
10	136663	JM-05B_Cytiva_feeds_D14 / JM-05B_BSEL_feeds_D14	Q9CPZ8;Q9CPZ8	Q9CPZ8	0.6477424241378815	0.6477424241378815	0.0008366536348208	0.00869258050968	16	Q9CPZ8	Cmc1	COX assembly mitochondrial protein homolog	COXM1_MOUSE	1	56.67146308575302	1.5667146308575302	JM-05B_Cytiva_feeds_D14	JM-05B_BSEL_feeds_D14
11	143508	JM-05B_Cytiva_feeds_D14 / JM-05B_BSEL_feeds_D14	Q9EPB1;Q9EPB1;Q9ET22;Q9ET22	Q9EPB1;Q9ET22	0.6219676192837401	0.6219676192837401	0.0009354513292618	0.0092555203087143	16	Q9EPB1;Q9ET22	Dpp7	Dipeptidyl peptidase 2	DPP2_RAT;DPP2_MOUSE	1	53.89726781436961	1.538972678143696	JM-05B_Cytiva_feeds_D14	JM-05B_BSEL_feeds_D14
16	214370	JM-05B_Cytiva_feeds_D14 / JM-05B_BSEL_feeds_D14	Q60HF8;Q60HF8	Q60HF8	0.694471249429063	0.694471249429063	0.0022811656524105	0.0151094250039717	16	Q60HF8	FUCA1	Tissue alpha-L-fucosidase	FUCO_MACFA	1	61.829121747897545	1.6182912174789754	JM-05B_Cytiva_feeds_D14	JM-05B_BSEL_feeds_D14
19	253723	JM-05B_Cytiva_feeds_D14 / JM-05B_BSEL_feeds_D14	Q2XQV4;Q2XQV4	Q2XQV4	0.9161564768600394	0.9161564768600394	0.003289006737113	0.0184060399805039	16	Q2XQV4	ALDH2	Aldehyde dehydrogenase, mitochondrial	ALDH2_PIG	1	88.7081166334686	1.887081166334686	JM-05B_Cytiva_feeds_D14	JM-05B_BSEL_feeds_D14
22	262512	JM-05B_Cytiva_feeds_D14 / JM-05B_BSEL_feeds_D14	Q99N85;Q99N85	Q99N85	0.6772888211040419	0.6772888211040419	0.0035429083342513	0.0191631212853719	16	Q99N85	Mrps18a	Large ribosomal subunit protein mL66	RT18A_MOUSE	1	59.91317676999757	1.5991317676999757	JM-05B_Cytiva_feeds_D14	JM-05B_BSEL_feeds_D14
26	313711	JM-05B_Cytiva_feeds_D14 / JM-05B_BSEL_feeds_D14	Q9NYQ8;Q9NYQ8	Q9NYQ8	0.7151630539221715	0.7151630539221715	0.0052194223307709	0.0236237740583799	16	Q9NYQ8	FAT2	Protocadherin Fat 2	FAT2_HUMAN	1	64.16687491399675	1.6416687491399675	JM-05B_Cytiva_feeds_D14	JM-05B_BSEL_feeds_D14
27	315096	JM-05B_Cytiva_feeds_D14 / JM-05B_BSEL_feeds_D14	Q8NFA0;Q8NFA0	Q8NFA0	1.1122233447076224	1.1122233447076224	0.0052699271092424	0.0237474776419931	14	Q8NFA0	USP32	Ubiquitin carboxyl-terminal hydrolase 32	UBP32_HUMAN	1	116.1785445810642	2.161785445810642	JM-05B_Cytiva_feeds_D14	JM-05B_BSEL_feeds_D14
28	315888	JM-05B_Cytiva_feeds_D14 / JM-05B_BSEL_feeds_D14	O95399;O95399	O95399	0.7631032272916277	0.7631032272916277	0.0052967684339499	0.0238085148626044	14	O95399	UTS2	Urotensin-2	UTS2_HUMAN	1	69.71372321320518	1.697137232132052	JM-05B_Cytiva_feeds_D14	JM-05B_BSEL_feeds_D14
29	327175	JM-05B_Cytiva_feeds_D14 / JM-05B_BSEL_feeds_D14	Q06265;Q06265;Q3SWZ4;Q3SWZ4;Q4QR75;Q4QR75;Q9JHI7;Q9JHI7	Q06265;Q3SWZ4;Q4QR75;Q9JHI7	0.9626682950075564	0.9626682950075564	0.0057149769991587	0.0248019241029217	16	Q06265;Q3SWZ4;Q4QR75;Q9JHI7	EXOSC9;EXOSC9;Exosc9;Exosc9	Exosome complex component RRP45	EXOS9_HUMAN;EXOS9_BOVIN;EXOS9_RAT;EXOS9_MOUSE	1	94.89111158812192	1.9489111158812191	JM-05B_Cytiva_feeds_D14	JM-05B_BSEL_feeds_D14
34	365119	JM-05B_Cytiva_feeds_D14 / JM-05B_BSEL_feeds_D14	P11715;P11715	P11715	1.258113520614824	1.258113520614824	0.0072367819597236	0.02814278108854	16	P11715	Cyp17a1	Steroid 17-alpha-hydroxylase/17,20 lyase	CP17A_RAT	1	139.18277906912064	2.3918277906912064	JM-05B_Cytiva_feeds_D14	JM-05B_BSEL_feeds_D14
35	366024	JM-05B_Cytiva_feeds_D14 / JM-05B_BSEL_feeds_D14	Q6PB93;Q6PB93	Q6PB93	0.8104749953065054	0.8104749953065054	0.0072749292186016	0.0282211801041843	16	Q6PB93	Galnt2	Polypeptide N-acetylgalactosaminyltransferase 2	GALT2_MOUSE	2	75.37887679079114	1.7537887679079114	JM-05B_Cytiva_feeds_D14	JM-05B_BSEL_feeds_D14
38	369235	JM-05B_Cytiva_feeds_D14 / JM-05B_BSEL_feeds_D14	P36969;P36969;Q32QL6;Q32QL6;Q4AEG9;Q4AEG9;Q4AEH0;Q4AEH0;Q4AEH2;Q4AEH2	P36969;Q32QL6;Q4AEG9;Q4AEH0;Q4AEH2	1.0013987240691324	1.0013987240691324	0.0074161744376366	0.028518771084713	12	P36969;Q32QL6;Q4AEG9;Q4AEH0;Q4AEH2	GPX4	Phospholipid hydroperoxide glutathione peroxidase	GPX4_HUMAN;GPX4_CALJA;GPX4_SAPAP;GPX4_MACFU;GPX4_PONPY	1	100.19399835658687	2.001939983565869	JM-05B_Cytiva_feeds_D14	JM-05B_BSEL_feeds_D14
41	378077	JM-05B_Cytiva_feeds_D14 / JM-05B_BSEL_feeds_D14	Q6IFX4;Q6IFX4	Q6IFX4	0.7598845154842693	0.7598845154842693	0.0077967307875339	0.0292811082677439	16	Q6IFX4	Krt39	Keratin, type I cytoskeletal 39	K1C39_MOUSE	1	69.33550700084939	1.6933550700084938	JM-05B_Cytiva_feeds_D14	JM-05B_BSEL_feeds_D14
46	404599	JM-05B_Cytiva_feeds_D14 / JM-05B_BSEL_feeds_D14	Q921I0;Q921I0	Q921I0	0.6050463394012362	0.6050463394012362	0.0090119756913863	0.031626726740951	16	Q921I0	Ormdl1	ORM1-like protein 1	ORML1_MOUSE	1	52.10276079016703	1.5210276079016702	JM-05B_Cytiva_feeds_D14	JM-05B_BSEL_feeds_D14
49	416924	JM-05B_Cytiva_feeds_D14 / JM-05B_BSEL_feeds_D14	Q04726;Q04726;Q08122;Q08122;Q9JIT3;Q9JIT3	Q04726;Q08122;Q9JIT3	1.080185928266208	1.080185928266208	0.009612720113736	0.032737544598656	10	Q04726;Q08122;Q9JIT3	TLE3;Tle3;Tle3	Transducin-like enhancer protein 3	TLE3_HUMAN;TLE3_MOUSE;TLE3_RAT	1	111.43085464609528	2.114308546460953	JM-05B_Cytiva_feeds_D14	JM-05B_BSEL_feeds_D14
58	433929	JM-05B_Cytiva_feeds_D14 / JM-05B_BSEL_feeds_D14	Q13242;Q13242;Q5PPI1;Q5PPI1	Q13242;Q5PPI1	1.0484920278249508	1.0484920278249508	0.0104713162439586	0.0342638172071825	6	Q13242;Q5PPI1	SRSF9;Srsf9	Serine/arginine-rich splicing factor 9	SRSF9_HUMAN;SRSF9_RAT	1	106.8366763946897	2.068366763946897	JM-05B_Cytiva_feeds_D14	JM-05B_BSEL_feeds_D14
61	445965	JM-05B_Cytiva_feeds_D14 / JM-05B_BSEL_feeds_D14	Q3T100;Q3T100	Q3T100	0.6464371834817956	0.6464371834817956	0.0110991876773829	0.0353382248889162	16	Q3T100	MGST3	Glutathione S-transferase 3, mitochondrial	MGST3_BOVIN	2	56.52978277211793	1.565297827721179	JM-05B_Cytiva_feeds_D14	JM-05B_BSEL_feeds_D14
63	453379	JM-05B_Cytiva_feeds_D14 / JM-05B_BSEL_feeds_D14	P20761;P20761	P20761	1.273978919590249	1.273978919590249	0.0114994374002159	0.0360134602861033	16	P20761	Igh-1a	Ig gamma-2B chain C region	IGG2B_RAT	2	141.82760159787858	2.418276015978786	JM-05B_Cytiva_feeds_D14	JM-05B_BSEL_feeds_D14
66	457967	JM-05B_Cytiva_feeds_D14 / JM-05B_BSEL_feeds_D14	Q8CC88;Q8CC88	Q8CC88	0.6791782670376136	0.6791782670376136	0.0117471824751941	0.0364213239836915	16	Q8CC88	Vwa8	von Willebrand factor A domain-containing protein 8	VWA8_MOUSE	1	60.12274652323497	1.6012274652323495	JM-05B_Cytiva_feeds_D14	JM-05B_BSEL_feeds_D14
69	467295	JM-05B_Cytiva_feeds_D14 / JM-05B_BSEL_feeds_D14	P98196;P98196;P98197;P98197	P98196;P98197	0.6024760205520295	0.6024760205520295	0.0122681571690305	0.037277361227577	16	P98196;P98197	ATP11A;Atp11a	Phospholipid-transporting ATPase IH	AT11A_HUMAN;AT11A_MOUSE	1	51.83201435633693	1.5183201435633693	JM-05B_Cytiva_feeds_D14	JM-05B_BSEL_feeds_D14
70	467583	JM-05B_Cytiva_feeds_D14 / JM-05B_BSEL_feeds_D14	P04406;P04406	P04406	0.6491600313366828	0.6491600313366828	0.0122848074762008	0.0373048982981509	16	P04406	GAPDH	Glyceraldehyde-3-phosphate dehydrogenase	G3P_HUMAN	1	56.825485759683424	1.5682548575968345	JM-05B_Cytiva_feeds_D14	JM-05B_BSEL_feeds_D14
73	490314	JM-05B_Cytiva_feeds_D14 / JM-05B_BSEL_feeds_D14	Q8BH97;Q8BH97	Q8BH97	0.7913235969469478	0.7913235969469478	0.0136121927664087	0.0394192436416403	16	Q8BH97	Rcn3	Reticulocalbin-3	RCN3_MOUSE	7	73.06615255570314	1.7306615255570317	JM-05B_Cytiva_feeds_D14	JM-05B_BSEL_feeds_D14
76	511312	JM-05B_Cytiva_feeds_D14 / JM-05B_BSEL_feeds_D14	P20821;P20821;P23434;P23434;Q5I0P2;Q5I0P2;Q91WK5;Q91WK5;Q9N121;Q9N121	P20821;P23434;Q5I0P2;Q91WK5;Q9N121	0.581725490199532	0.581725490199532	0.0149023215971338	0.0413829650538928	16	P20821;P23434;Q5I0P2;Q91WK5;Q9N121	GCSH;GCSH;Gcsh;Gcsh;GCSH	Glycine cleavage system H protein, mitochondrial;Glycine cleavage system H protein, mitochondrial;Glycine cleavage system H protein, mitochondrial;Glycine cleavage system H protein, mitochondrial;Glycine cleavage system H protein, mitochondrial	GCSH_BOVIN;GCSH_HUMAN;GCSH_RAT;GCSH_MOUSE;GCSH_RABIT	1	49.66381858283797	1.4966381858283797	JM-05B_Cytiva_feeds_D14	JM-05B_BSEL_feeds_D14
80	527374	JM-05B_Cytiva_feeds_D14 / JM-05B_BSEL_feeds_D14	Q8BVL3;Q8BVL3	Q8BVL3	1.5965858395582708	1.5965858395582708	0.0159464449177588	0.0429340171678317	14	Q8BVL3	Snx17	Sorting nexin-17	SNX17_MOUSE	1	202.42676808875507	3.024267680887551	JM-05B_Cytiva_feeds_D14	JM-05B_BSEL_feeds_D14
81	531312	JM-05B_Cytiva_feeds_D14 / JM-05B_BSEL_feeds_D14	P08426;P08426	P08426	0.6093821282428028	0.6093821282428028	0.0162018682624341	0.0432983571157469	16	P08426	Try3	Cationic trypsin-3	TRY3_RAT	1	52.56056886237128	1.5256056886237128	JM-05B_Cytiva_feeds_D14	JM-05B_BSEL_feeds_D14
84	538022	JM-05B_Cytiva_feeds_D14 / JM-05B_BSEL_feeds_D14	B1AZA5;B1AZA5;D3ZXD8;D3ZXD8;E1BD52;E1BD52;Q9H330;Q9H330	B1AZA5;D3ZXD8;E1BD52;Q9H330	0.8318647070084529	0.8318647070084529	0.0166485487095635	0.0439372313369722	14	B1AZA5;D3ZXD8;E1BD52;Q9H330	Tmem245;Tmem245;TMEM245;TMEM245	Transmembrane protein 245	TM245_MOUSE;TM245_RAT;TM245_BOVIN;TM245_HUMAN	1	77.99845353670867	1.779984535367087	JM-05B_Cytiva_feeds_D14	JM-05B_BSEL_feeds_D14
97	588556	JM-05B_Cytiva_feeds_D14 / JM-05B_BSEL_feeds_D14	Q5EB81;Q5EB81	Q5EB81	0.8608171826224059	0.8608171826224059	0.0201851933348737	0.0486969242499885	16	Q5EB81	Cyb5r1	NADH-cytochrome b5 reductase 1	NB5R1_RAT	2	81.60666900711652	1.8160666900711653	JM-05B_Cytiva_feeds_D14	JM-05B_BSEL_feeds_D14
