## Supplementary material for "Fatty Acid β-oxidation and Ferroptosis Define a Survival-Productivity Trade Off in CHO fed-Batch Bioreactors": JM-05B_Cytiva_feeds_D05_vs_HNP-006_BSEL_Feeds_D05_DOWNREGULATED.tsv

	Unnamed: 0	Comparison (group1/group2)	Group	ProteinGroups	AVG Log2 Ratio	Absolute AVG Log2 Ratio	Pvalue	Qvalue	# of Ratios	UniProtIds	Genes	ProteinDescriptions	ProteinNames	# Unique Total Peptides	% Change	Ratio	Condition Numerator	Condition Denominator	GO Cellular Component	GO Molecular Function	GO Biological Process
1	50327	HNP-006_BSEL_Feeds_D05 / JM-05B_Cytiva_feeds_D05	Q06AV1;Q06AV1	Q06AV1	-0.6918114777339338	0.6918114777339338	8.293861070867117e-05	0.0023398908674525	16	Q06AV1	NNMT	Nicotinamide N-methyltransferase	NNMT_PIG	2	-38.092396292436845	0.6190760370756315	HNP-006_BSEL_Feeds_D05	JM-05B_Cytiva_feeds_D05
2	53746	HNP-006_BSEL_Feeds_D05 / JM-05B_Cytiva_feeds_D05	Q6Q2Z6;Q6Q2Z6	Q6Q2Z6	-1.231676136850384	1.231676136850384	9.65674507443622e-05	0.0025512273315877	11	Q6Q2Z6	Acot5	Acyl-coenzyme A thioesterase 5	ACOT5_MOUSE	4	-57.41775661777935	0.4258224338222065	HNP-006_BSEL_Feeds_D05	JM-05B_Cytiva_feeds_D05
4	73005	HNP-006_BSEL_Feeds_D05 / JM-05B_Cytiva_feeds_D05	P51572;P51572;Q5R8H3;Q5R8H3;Q61335;Q61335	P51572;Q5R8H3;Q61335	-0.6160387188346108	0.6160387188346108	0.0001982097382427	0.0038549928897816	16	P51572;Q5R8H3;Q61335	BCAP31;BCAP31;Bcap31	B-cell receptor-associated protein 31	BAP31_HUMAN;BAP31_PONAB;BAP31_MOUSE	1	-34.75400370137965	0.6524599629862035	HNP-006_BSEL_Feeds_D05	JM-05B_Cytiva_feeds_D05
5	75475	HNP-006_BSEL_Feeds_D05 / JM-05B_Cytiva_feeds_D05	O95400;O95400;Q9CWK3;Q9CWK3	O95400;Q9CWK3	-0.9770719562957292	0.9770719562957292	0.0002137566018701	0.0040212950236309	14	O95400;Q9CWK3	CD2BP2;Cd2bp2	CD2 antigen cytoplasmic tail-binding protein 2	CD2B2_HUMAN;CD2B2_MOUSE	1	-49.19902667826727	0.5080097332173272	HNP-006_BSEL_Feeds_D05	JM-05B_Cytiva_feeds_D05
6	79804	HNP-006_BSEL_Feeds_D05 / JM-05B_Cytiva_feeds_D05	Q15942;Q15942	Q15942	-0.7354108752456285	0.7354108752456285	0.0002429616457967	0.0043226908457095	16	Q15942	ZYX	Zyxin	ZYX_HUMAN	3	-39.93530620547653	0.6006469379452347	HNP-006_BSEL_Feeds_D05	JM-05B_Cytiva_feeds_D05
9	99803	HNP-006_BSEL_Feeds_D05 / JM-05B_Cytiva_feeds_D05	Q62356;Q62356	Q62356	-0.9546019799465192	0.9546019799465192	0.0004084555379634	0.0058109834321252	16	Q62356	Fstl1	Follistatin-related protein 1	FSTL1_MOUSE	4	-48.40160769969888	0.5159839230030112	HNP-006_BSEL_Feeds_D05	JM-05B_Cytiva_feeds_D05
10	104494	HNP-006_BSEL_Feeds_D05 / JM-05B_Cytiva_feeds_D05	Q5KTJ6;Q5KTJ6	Q5KTJ6	-0.9264622037208504	0.9264622037208504	0.0004535080770906	0.0061624675646539	16	Q5KTJ6	RAB13	Ras-related protein Rab-13	RAB13_MESAU	4	-47.385301409906845	0.5261469859009316	HNP-006_BSEL_Feeds_D05	JM-05B_Cytiva_feeds_D05
11	107712	HNP-006_BSEL_Feeds_D05 / JM-05B_Cytiva_feeds_D05	Q5RAV2;Q5RAV2;Q8BJF9;Q8BJF9;Q9UQN3;Q9UQN3	Q5RAV2;Q8BJF9;Q9UQN3	-0.5964004147706957	0.5964004147706957	0.0004871803544386	0.0064220828857352	16	Q5RAV2;Q8BJF9;Q9UQN3	CHMP2B;Chmp2b;CHMP2B	Charged multivesicular body protein 2b	CHM2B_PONAB;CHM2B_MOUSE;CHM2B_HUMAN	2	-33.859787528126105	0.6614021247187389	HNP-006_BSEL_Feeds_D05	JM-05B_Cytiva_feeds_D05
12	118987	HNP-006_BSEL_Feeds_D05 / JM-05B_Cytiva_feeds_D05	Q9JI85;Q9JI85	Q9JI85	-1.4793983940007598	1.4793983940007598	0.0006122928187926	0.0073065632569504	16	Q9JI85	Nucb2	Nucleobindin-2	NUCB2_RAT	2	-64.13616664497343	0.3586383335502657	HNP-006_BSEL_Feeds_D05	JM-05B_Cytiva_feeds_D05
15	158082	HNP-006_BSEL_Feeds_D05 / JM-05B_Cytiva_feeds_D05	Q8TCT8;Q8TCT8	Q8TCT8	-1.173309289032303	1.173309289032303	0.0011584651352489	0.0104053528028323	14	Q8TCT8	SPPL2A	Signal peptide peptidase-like 2A	SPP2A_HUMAN	1	-55.6596915618	0.443403084382	HNP-006_BSEL_Feeds_D05	JM-05B_Cytiva_feeds_D05
17	158733	HNP-006_BSEL_Feeds_D05 / JM-05B_Cytiva_feeds_D05	P50689;P50689	P50689	-0.9896750367423996	0.9896750367423996	0.0011689007703923	0.0104559821215279	14	P50689	MT-CO2	Cytochrome c oxidase subunit 2	COX2_GEOCP	1	-49.64088051558031	0.5035911948441969	HNP-006_BSEL_Feeds_D05	JM-05B_Cytiva_feeds_D05
21	172819	HNP-006_BSEL_Feeds_D05 / JM-05B_Cytiva_feeds_D05	Q7TT45;Q7TT45	Q7TT45	-1.019440076941988	1.019440076941988	0.0014102553024027	0.0115867391729716	16	Q7TT45	Rragd	Ras-related GTP-binding protein D	RRAGD_MOUSE	1	-50.669222767154906	0.4933077723284508	HNP-006_BSEL_Feeds_D05	JM-05B_Cytiva_feeds_D05
23	179863	HNP-006_BSEL_Feeds_D05 / JM-05B_Cytiva_feeds_D05	P79134;P79134	P79134	-1.8154148236698344	1.8154148236698344	0.001541813312002	0.0121715164684708	12	P79134	ANXA6	Annexin A6	ANXA6_BOVIN	2	-71.58774632860316	0.2841225367139684	HNP-006_BSEL_Feeds_D05	JM-05B_Cytiva_feeds_D05
24	185970	HNP-006_BSEL_Feeds_D05 / JM-05B_Cytiva_feeds_D05	A0A024R1R8;A0A024R1R8;A1A4Q4;A1A4Q4;Q8K003;Q8K003;Q9Y2S6;Q9Y2S6	A0A024R1R8;A1A4Q4;Q8K003;Q9Y2S6	-0.658476069249256	0.658476069249256	0.0016594185556373	0.012669744682302	14	A0A024R1R8;A1A4Q4;Q8K003;Q9Y2S6	TMA7B;TMA7;Tma7;TMA7	Translation machinery-associated protein 7B;Translation machinery-associated protein 7;Translation machinery-associated protein 7;Translation machinery-associated protein 7	TMA7B_HUMAN;TMA7_BOVIN;TMA7_MOUSE;TMA7_HUMAN	1	-36.64528352116956	0.6335471647883044	HNP-006_BSEL_Feeds_D05	JM-05B_Cytiva_feeds_D05
25	187284	HNP-006_BSEL_Feeds_D05 / JM-05B_Cytiva_feeds_D05	Q9NTJ4;Q9NTJ4	Q9NTJ4	-0.9313509414260353	0.9313509414260353	0.001686172207514	0.0127840269523206	16	Q9NTJ4	MAN2C1	Alpha-mannosidase 2C1	MA2C1_HUMAN	1	-47.56329061523586	0.5243670938476414	HNP-006_BSEL_Feeds_D05	JM-05B_Cytiva_feeds_D05
26	193458	HNP-006_BSEL_Feeds_D05 / JM-05B_Cytiva_feeds_D05	P27008;P27008	P27008	-0.8937523254947257	0.8937523254947257	0.001814021655084	0.0133139602117466	16	P27008	Parp1	Poly [ADP-ribose] polymerase 1	PARP1_RAT	2	-46.17875479779967	0.5382124520220033	HNP-006_BSEL_Feeds_D05	JM-05B_Cytiva_feeds_D05
27	198462	HNP-006_BSEL_Feeds_D05 / JM-05B_Cytiva_feeds_D05	Q8BK72;Q8BK72	Q8BK72	-0.9909773806219488	0.9909773806219488	0.0019206632199564	0.0137413635855875	14	Q8BK72	Mrps27	Small ribosomal subunit protein mS27	RT27_MOUSE	2	-49.686319985338415	0.5031368001466159	HNP-006_BSEL_Feeds_D05	JM-05B_Cytiva_feeds_D05
30	202375	HNP-006_BSEL_Feeds_D05 / JM-05B_Cytiva_feeds_D05	P20000;P20000	P20000	-0.9327139595899182	0.9327139595899182	0.0020051104873269	0.0140681324402821	16	P20000	ALDH2	Aldehyde dehydrogenase, mitochondrial	ALDH2_BOVIN	1	-47.61280796539188	0.5238719203460812	HNP-006_BSEL_Feeds_D05	JM-05B_Cytiva_feeds_D05
31	205248	HNP-006_BSEL_Feeds_D05 / JM-05B_Cytiva_feeds_D05	P61750;P61750;P61751;P61751	P61750;P61751	-0.6159416628759448	0.6159416628759448	0.0020694469066845	0.0143162349309072	16	P61750;P61751	Arf4	ADP-ribosylation factor 4	ARF4_MOUSE;ARF4_RAT	4	-34.749614190393544	0.6525038580960646	HNP-006_BSEL_Feeds_D05	JM-05B_Cytiva_feeds_D05
33	209145	HNP-006_BSEL_Feeds_D05 / JM-05B_Cytiva_feeds_D05	O14893;O14893;Q9QZP1;Q9QZP1	O14893;Q9QZP1	-0.9134388729696468	0.9134388729696468	0.0021579313963974	0.0146498077976644	14	O14893;Q9QZP1	GEMIN2;Gemin2	Gem-associated protein 2	GEMI2_HUMAN;GEMI2_RAT	2	-46.908193848552806	0.530918061514472	HNP-006_BSEL_Feeds_D05	JM-05B_Cytiva_feeds_D05
35	224040	HNP-006_BSEL_Feeds_D05 / JM-05B_Cytiva_feeds_D05	P16884;P16884	P16884	-0.8257103408774049	0.8257103408774049	0.0025141343076719	0.015933059935627	14	P16884	Nefh	Neurofilament heavy polypeptide	NFH_RAT	2	-43.579566372500686	0.5642043362749931	HNP-006_BSEL_Feeds_D05	JM-05B_Cytiva_feeds_D05
37	228772	HNP-006_BSEL_Feeds_D05 / JM-05B_Cytiva_feeds_D05	A1Z623;A1Z623;O60613;O60613;Q923V8;Q923V8;Q9ERR7;Q9ERR7	A1Z623;O60613;Q923V8;Q9ERR7	-1.1538379753679706	1.1538379753679706	0.0026295342314957	0.0163204154171704	16	A1Z623;O60613;Q923V8;Q9ERR7	SELENOF;SELENOF;Selenof;Selenof	Selenoprotein F	SEP15_PIG;SEP15_HUMAN;SEP15_RAT;SEP15_MOUSE	2	-55.0571965651768	0.4494280343482319	HNP-006_BSEL_Feeds_D05	JM-05B_Cytiva_feeds_D05
45	258998	HNP-006_BSEL_Feeds_D05 / JM-05B_Cytiva_feeds_D05	O14617;O14617;O54774;O54774;Q865S1;Q865S1	O14617;O54774;Q865S1	-0.6304806787695496	0.6304806787695496	0.0034392210973211	0.0188546958481485	16	O14617;O54774;Q865S1	AP3D1;Ap3d1;AP3D1	AP-3 complex subunit delta-1	AP3D1_HUMAN;AP3D1_MOUSE;AP3D1_BOVIN	2	-35.4038842610057	0.645961157389943	HNP-006_BSEL_Feeds_D05	JM-05B_Cytiva_feeds_D05
48	264652	HNP-006_BSEL_Feeds_D05 / JM-05B_Cytiva_feeds_D05	Q32PZ3;Q32PZ3;Q5RAP0;Q5RAP0;Q99KD5;Q99KD5;Q9H3U1;Q9H3U1	Q32PZ3;Q5RAP0;Q99KD5;Q9H3U1	-0.6927683523379674	0.6927683523379674	0.0036058252035951	0.0193457243822452	16	Q32PZ3;Q5RAP0;Q99KD5;Q9H3U1	Unc45a;UNC45A;Unc45a;UNC45A	Protein unc-45 homolog A	UN45A_RAT;UN45A_PONAB;UN45A_MOUSE;UN45A_HUMAN	2	-38.13344320225654	0.6186655679774347	HNP-006_BSEL_Feeds_D05	JM-05B_Cytiva_feeds_D05
50	266872	HNP-006_BSEL_Feeds_D05 / JM-05B_Cytiva_feeds_D05	Q5R5C9;Q5R5C9;Q8NBX0;Q8NBX0	Q5R5C9;Q8NBX0	-0.6884064706462802	0.6884064706462802	0.0036726977066428	0.0195406284152357	12	Q5R5C9;Q8NBX0	SCCPDH	Saccharopine dehydrogenase-like oxidoreductase	SCPDL_PONAB;SCPDL_HUMAN	1	-37.94611119659231	0.6205388880340769	HNP-006_BSEL_Feeds_D05	JM-05B_Cytiva_feeds_D05
53	270862	HNP-006_BSEL_Feeds_D05 / JM-05B_Cytiva_feeds_D05	Q04721;Q04721	Q04721	-1.1257960489255825	1.1257960489255825	0.0037934699182415	0.0198858476424295	16	Q04721	NOTCH2	Neurogenic locus notch homolog protein 2	NOTC2_HUMAN	3	-54.175090043102415	0.4582490995689759	HNP-006_BSEL_Feeds_D05	JM-05B_Cytiva_feeds_D05
54	271199	HNP-006_BSEL_Feeds_D05 / JM-05B_Cytiva_feeds_D05	Q8WUA2;Q8WUA2;Q9CXG3;Q9CXG3	Q8WUA2;Q9CXG3	-0.9356829911619852	0.9356829911619852	0.0038035456903322	0.0199139476340513	12	Q8WUA2;Q9CXG3	PPIL4;Ppil4	Peptidyl-prolyl cis-trans isomerase-like 4	PPIL4_HUMAN;PPIL4_MOUSE	1	-47.72050868138972	0.5227949131861028	HNP-006_BSEL_Feeds_D05	JM-05B_Cytiva_feeds_D05
59	303656	HNP-006_BSEL_Feeds_D05 / JM-05B_Cytiva_feeds_D05	Q3SZ45;Q3SZ45	Q3SZ45	-1.531638840740843	1.531638840740843	0.0048690611928049	0.0227676959514891	10	Q3SZ45	SDF2	Stromal cell-derived factor 2	SDF2_BOVIN	1	-65.41157661281584	0.3458842338718416	HNP-006_BSEL_Feeds_D05	JM-05B_Cytiva_feeds_D05
60	305326	HNP-006_BSEL_Feeds_D05 / JM-05B_Cytiva_feeds_D05	Q5VK71;Q5VK71;Q63014;Q63014;Q9DBR0;Q9DBR0	Q5VK71;Q63014;Q9DBR0	-0.6812183199428247	0.6812183199428247	0.004926659934321	0.0229109501500764	16	Q5VK71;Q63014;Q9DBR0	AKAP8;Akap8;Akap8	A-kinase anchor protein 8	AKAP8_CANLF;AKAP8_RAT;AKAP8_MOUSE	2	-37.63615950447977	0.6236384049552023	HNP-006_BSEL_Feeds_D05	JM-05B_Cytiva_feeds_D05
62	313041	HNP-006_BSEL_Feeds_D05 / JM-05B_Cytiva_feeds_D05	P56394;P56394	P56394	-0.7435359394055532	0.7435359394055532	0.0051958176538095	0.023567149225534	16	P56394	Cox17	Cytochrome c oxidase copper chaperone	COX17_MOUSE	1	-40.27263169361066	0.5972736830638934	HNP-006_BSEL_Feeds_D05	JM-05B_Cytiva_feeds_D05
63	313419	HNP-006_BSEL_Feeds_D05 / JM-05B_Cytiva_feeds_D05	O35115;O35115;O70433;O70433;Q2KI95;Q2KI95	O35115;O70433;Q2KI95	-0.6568808890458939	0.6568808890458939	0.0052095980603554	0.0236012311489458	14	O35115;O70433;Q2KI95	Fhl2;Fhl2;FHL2	Four and a half LIM domains protein 2	FHL2_RAT;FHL2_MOUSE;FHL2_BOVIN	2	-36.57519380767464	0.6342480619232536	HNP-006_BSEL_Feeds_D05	JM-05B_Cytiva_feeds_D05
70	341832	HNP-006_BSEL_Feeds_D05 / JM-05B_Cytiva_feeds_D05	O54852;O54852;Q9ER47;Q9ER47	O54852;Q9ER47	-2.077987982975116	2.077987982975116	0.0062854630246175	0.0261084107670367	10	O54852;Q9ER47	Kcnh7	Potassium voltage-gated channel subfamily H member 7	KCNH7_RAT;KCNH7_MOUSE	1	-76.3155509546367	0.2368444904536329	HNP-006_BSEL_Feeds_D05	JM-05B_Cytiva_feeds_D05
74	352928	HNP-006_BSEL_Feeds_D05 / JM-05B_Cytiva_feeds_D05	Q9CRB9;Q9CRB9	Q9CRB9	-0.6013798997732731	0.6013798997732731	0.0067269230585249	0.0270636660369718	16	Q9CRB9	Chchd3	MICOS complex subunit Mic19	MIC19_MOUSE	3	-34.08767801899234	0.6591232198100766	HNP-006_BSEL_Feeds_D05	JM-05B_Cytiva_feeds_D05
80	369527	HNP-006_BSEL_Feeds_D05 / JM-05B_Cytiva_feeds_D05	P02543;P02543	P02543	-0.8392874575949625	0.8392874575949625	0.0074287336770831	0.0285447176385309	8	P02543	VIM	Vimentin	VIME_PIG	1	-44.10804505683602	0.5589195494316398	HNP-006_BSEL_Feeds_D05	JM-05B_Cytiva_feeds_D05
91	417236	HNP-006_BSEL_Feeds_D05 / JM-05B_Cytiva_feeds_D05	O54775;O54775;Q99PP0;Q99PP0	O54775;Q99PP0	-0.8677684559809057	0.8677684559809057	0.0096272043878571	0.0327621826087169	12	O54775;Q99PP0	Ccn4	CCN family member 4	CCN4_MOUSE;CCN4_RAT	2	-45.20061740663489	0.5479938259336511	HNP-006_BSEL_Feeds_D05	JM-05B_Cytiva_feeds_D05
96	429357	HNP-006_BSEL_Feeds_D05 / JM-05B_Cytiva_feeds_D05	P35508;P35508;P48730;P48730;Q06486;Q06486;Q5RC72;Q5RC72;Q9DC28;Q9DC28	P35508;P48730;Q06486;Q5RC72;Q9DC28	-0.7465836912177283	0.7465836912177283	0.0102369052029588	0.0338536311661589	16	P35508;P48730;Q06486;Q5RC72;Q9DC28	CSNK1D;CSNK1D;Csnk1d;CSNK1D;Csnk1d	Casein kinase I isoform delta	KC1D_BOVIN;KC1D_HUMAN;KC1D_RAT;KC1D_PONAB;KC1D_MOUSE	2	-40.39867499995976	0.5960132500004024	HNP-006_BSEL_Feeds_D05	JM-05B_Cytiva_feeds_D05
103	461045	HNP-006_BSEL_Feeds_D05 / JM-05B_Cytiva_feeds_D05	Q53EP0;Q53EP0	Q53EP0	-0.6731492860926542	0.6731492860926542	0.011919043604746	0.0367074569051497	16	Q53EP0	FNDC3B	Fibronectin type III domain-containing protein 3B	FND3B_HUMAN	3	-37.286379541709024	0.6271362045829098	HNP-006_BSEL_Feeds_D05	JM-05B_Cytiva_feeds_D05
105	466354	HNP-006_BSEL_Feeds_D05 / JM-05B_Cytiva_feeds_D05	F6QS54;F6QS54;Q3ZBL1;Q3ZBL1;Q99JT9;Q99JT9;Q9BV57;Q9BV57	F6QS54;Q3ZBL1;Q99JT9;Q9BV57	-0.6577161678405968	0.6577161678405968	0.0122149304022033	0.037190456300946	16	F6QS54;Q3ZBL1;Q99JT9;Q9BV57	ADI1;ADI1;Adi1;ADI1	Acireductone dioxygenase	MTND_MACMU;MTND_BOVIN;MTND_MOUSE;MTND_HUMAN	1	-36.61190431193037	0.6338809568806962	HNP-006_BSEL_Feeds_D05	JM-05B_Cytiva_feeds_D05
114	493469	HNP-006_BSEL_Feeds_D05 / JM-05B_Cytiva_feeds_D05	Q2TBR6;Q2TBR6;Q9NQP4;Q9NQP4	Q2TBR6;Q9NQP4	-0.5977180216682153	0.5977180216682153	0.0137966684877543	0.0396981822449701	16	Q2TBR6;Q9NQP4	PFDN4	Prefoldin subunit 4	PFD4_BOVIN;PFD4_HUMAN	1	-33.92016551128214	0.6607983448871786	HNP-006_BSEL_Feeds_D05	JM-05B_Cytiva_feeds_D05
123	515755	HNP-006_BSEL_Feeds_D05 / JM-05B_Cytiva_feeds_D05	Q3U962;Q3U962	Q3U962	-1.7174812334147314	1.7174812334147314	0.0151883739692771	0.041814233517843	12	Q3U962	Col5a2	Collagen alpha-2(V) chain	CO5A2_MOUSE	1	-69.5920857597103	0.304079142402897	HNP-006_BSEL_Feeds_D05	JM-05B_Cytiva_feeds_D05
124	516367	HNP-006_BSEL_Feeds_D05 / JM-05B_Cytiva_feeds_D05	Q9QZ23;Q9QZ23	Q9QZ23	-0.6412400682238488	0.6412400682238488	0.0152281773656225	0.041874125788377	16	Q9QZ23	Nfu1	NFU1 iron-sulfur cluster scaffold homolog, mitochondrial	NFU1_MOUSE	2	-35.88383984617285	0.6411616015382715	HNP-006_BSEL_Feeds_D05	JM-05B_Cytiva_feeds_D05
129	529903	HNP-006_BSEL_Feeds_D05 / JM-05B_Cytiva_feeds_D05	Q62312;Q62312	Q62312	-0.6770498468825418	0.6770498468825418	0.0161118332647079	0.0431721454850766	16	Q62312	Tgfbr2	TGF-beta receptor type-2	TGFR2_MOUSE	7	-37.455707013677234	0.6254429298632277	HNP-006_BSEL_Feeds_D05	JM-05B_Cytiva_feeds_D05
136	538229	HNP-006_BSEL_Feeds_D05 / JM-05B_Cytiva_feeds_D05	Q15291;Q15291;Q8BX09;Q8BX09	Q15291;Q8BX09	-1.0330214374899382	1.0330214374899382	0.0166630104226815	0.0439584846127949	16	Q15291;Q8BX09	RBBP5;Rbbp5	Retinoblastoma-binding protein 5	RBBP5_HUMAN;RBBP5_MOUSE	4	-51.131437839225605	0.488685621607744	HNP-006_BSEL_Feeds_D05	JM-05B_Cytiva_feeds_D05
139	545334	HNP-006_BSEL_Feeds_D05 / JM-05B_Cytiva_feeds_D05	P12270;P12270	P12270	-0.5874033711319213	0.5874033711319213	0.0171423233197872	0.0446336587360582	16	P12270	TPR	Nucleoprotein TPR	TPR_HUMAN	1	-33.44603013447007	0.6655396986552993	HNP-006_BSEL_Feeds_D05	JM-05B_Cytiva_feeds_D05
142	548612	HNP-006_BSEL_Feeds_D05 / JM-05B_Cytiva_feeds_D05	P11415;P11415	P11415	-1.0472356009932744	1.0472356009932744	0.0173615270292632	0.0449344490690661	11	P11415	CRYZ	Quinone oxidoreductase	QOR_CAVPO	1	-51.61055159580288	0.4838944840419711	HNP-006_BSEL_Feeds_D05	JM-05B_Cytiva_feeds_D05
147	557438	HNP-006_BSEL_Feeds_D05 / JM-05B_Cytiva_feeds_D05	Q3UHX9;Q3UHX9	Q3UHX9	-0.7691127869102317	0.7691127869102317	0.0179689859747454	0.0457700567449153	16	Q3UHX9	Spout1	Putative methyltransferase C9orf114 homolog	CI114_MOUSE	2	-41.32217857579753	0.5867782142420247	HNP-006_BSEL_Feeds_D05	JM-05B_Cytiva_feeds_D05
148	557833	HNP-006_BSEL_Feeds_D05 / JM-05B_Cytiva_feeds_D05	Q642G4;Q642G4	Q642G4	-0.7880944593026615	0.7880944593026615	0.0179942120380769	0.0458020588283276	10	Q642G4	Pex14	Peroxisomal membrane protein PEX14	PEX14_RAT	1	-42.089151480837295	0.579108485191627	HNP-006_BSEL_Feeds_D05	JM-05B_Cytiva_feeds_D05
151	565051	HNP-006_BSEL_Feeds_D05 / JM-05B_Cytiva_feeds_D05	Q4R319;Q4R319;Q99N91;Q99N91;Q9BQ48;Q9BQ48	Q4R319;Q99N91;Q9BQ48	-1.1363977677173112	1.1363977677173112	0.0184994858841611	0.0464865057999309	16	Q4R319;Q99N91;Q9BQ48	MRPL34;Mrpl34;MRPL34	Large ribosomal subunit protein bL34m	RM34_MACFA;RM34_MOUSE;RM34_HUMAN	1	-54.51060247838443	0.4548939752161557	HNP-006_BSEL_Feeds_D05	JM-05B_Cytiva_feeds_D05
