## Supplementary material for "Fatty Acid β-oxidation and Ferroptosis Define a Survival-Productivity Trade Off in CHO fed-Batch Bioreactors": JM-05B_Cytiva_feeds_D05_vs_HNP-006_BSEL_Feeds_D05_UPREGULATED.tsv

	Unnamed: 0	Comparison (group1/group2)	Group	ProteinGroups	AVG Log2 Ratio	Absolute AVG Log2 Ratio	Pvalue	Qvalue	# of Ratios	UniProtIds	Genes	ProteinDescriptions	ProteinNames	# Unique Total Peptides	% Change	Ratio	Condition Numerator	Condition Denominator	GO Cellular Component	GO Molecular Function	GO Biological Process
16	158372	HNP-006_BSEL_Feeds_D05 / JM-05B_Cytiva_feeds_D05	Q9DAK9;Q9DAK9	Q9DAK9	0.9515096478458508	0.9515096478458508	0.0011629426965143	0.0104263984952944	16	Q9DAK9	Phpt1	14 kDa phosphohistidine phosphatase	PHP14_MOUSE	3	93.38952431800728	1.9338952431800729	HNP-006_BSEL_Feeds_D05	JM-05B_Cytiva_feeds_D05
28	200808	HNP-006_BSEL_Feeds_D05 / JM-05B_Cytiva_feeds_D05	P11216;P11216	P11216	0.6544202332709557	0.6544202332709557	0.0019715427340882	0.0139402922265958	14	P11216	PYGB	Glycogen phosphorylase, brain form	PYGB_HUMAN	1	57.39832993157474	1.5739832993157474	HNP-006_BSEL_Feeds_D05	JM-05B_Cytiva_feeds_D05
44	258424	HNP-006_BSEL_Feeds_D05 / JM-05B_Cytiva_feeds_D05	P55065;P55065	P55065	0.700938335701173	0.700938335701173	0.0034232086355069	0.0188085792595109	16	P55065	Pltp	Phospholipid transfer protein	PLTP_MOUSE	5	62.55617220177013	1.6255617220177012	HNP-006_BSEL_Feeds_D05	JM-05B_Cytiva_feeds_D05
49	264776	HNP-006_BSEL_Feeds_D05 / JM-05B_Cytiva_feeds_D05	P18265;P18265;P49840;P49840	P18265;P49840	0.8048542084712343	0.8048542084712343	0.0036092281763793	0.0193549442870576	10	P18265;P49840	Gsk3a;GSK3A	Glycogen synthase kinase-3 alpha	GSK3A_RAT;GSK3A_HUMAN	1	74.69692429586318	1.746969242958632	HNP-006_BSEL_Feeds_D05	JM-05B_Cytiva_feeds_D05
51	269003	HNP-006_BSEL_Feeds_D05 / JM-05B_Cytiva_feeds_D05	Q9BYX7;Q9BYX7	Q9BYX7	1.9666851364500684	1.9666851364500684	0.0037358177176335	0.0197189636794713	14	Q9BYX7	POTEKP	Putative beta-actin-like protein 3	ACTBM_HUMAN	1	290.86899135526954	3.908689913552696	HNP-006_BSEL_Feeds_D05	JM-05B_Cytiva_feeds_D05
66	327738	HNP-006_BSEL_Feeds_D05 / JM-05B_Cytiva_feeds_D05	A2A3L6;A2A3L6	A2A3L6	0.8655649092987325	0.8655649092987325	0.005736447979447	0.0248526065588189	16	A2A3L6	TTC24	Tetratricopeptide repeat protein 24	TTC24_HUMAN	1	82.20529802199144	1.8220529802199144	HNP-006_BSEL_Feeds_D05	JM-05B_Cytiva_feeds_D05
69	339497	HNP-006_BSEL_Feeds_D05 / JM-05B_Cytiva_feeds_D05	Q3ZBJ3;Q3ZBJ3	Q3ZBJ3	3.333115335433148	3.333115335433148	0.0061930790261986	0.0259013685471956	12	Q3ZBJ3	FXYD7	FXYD domain-containing ion transport regulator 7	FXYD7_BOVIN	1	907.7845474990932	10.077845474990932	HNP-006_BSEL_Feeds_D05	JM-05B_Cytiva_feeds_D05
78	360668	HNP-006_BSEL_Feeds_D05 / JM-05B_Cytiva_feeds_D05	Q9H2I8;Q9H2I8	Q9H2I8	1.7658055511350037	1.7658055511350037	0.0070535770035491	0.0277689078273397	16	Q9H2I8	LRMDA	Leucine-rich melanocyte differentiation-associated protein	LRMDA_HUMAN	1	240.063826562009	3.40063826562009	HNP-006_BSEL_Feeds_D05	JM-05B_Cytiva_feeds_D05
86	403777	HNP-006_BSEL_Feeds_D05 / JM-05B_Cytiva_feeds_D05	P17710;P17710	P17710	0.5820043000721349	0.5820043000721349	0.0089735970603528	0.0315559354863339	16	P17710	Hk1	Hexokinase-1	HXK1_MOUSE	1	49.692744850236245	1.4969274485023625	HNP-006_BSEL_Feeds_D05	JM-05B_Cytiva_feeds_D05
92	417803	HNP-006_BSEL_Feeds_D05 / JM-05B_Cytiva_feeds_D05	Q96IU4;Q96IU4	Q96IU4	0.613181496246615	0.613181496246615	0.009652605024709	0.0328041726967056	16	Q96IU4	ABHD14B	Putative protein-lysine deacylase ABHD14B	ABHEB_HUMAN	2	52.96286985936296	1.5296286985936296	HNP-006_BSEL_Feeds_D05	JM-05B_Cytiva_feeds_D05
95	425980	HNP-006_BSEL_Feeds_D05 / JM-05B_Cytiva_feeds_D05	Q9QZK5;Q9QZK5;Q9R118;Q9R118	Q9QZK5;Q9R118	1.1303346994631676	1.1303346994631676	0.0100660100156353	0.0335525600153331	16	Q9QZK5;Q9R118	Htra1	Serine protease HTRA1	HTRA1_RAT;HTRA1_MOUSE	12	118.9095204922725	2.189095204922725	HNP-006_BSEL_Feeds_D05	JM-05B_Cytiva_feeds_D05
108	474526	HNP-006_BSEL_Feeds_D05 / JM-05B_Cytiva_feeds_D05	Q13610;Q13610;Q2HJ56;Q2HJ56;Q99LL5;Q99LL5	Q13610;Q2HJ56;Q99LL5	0.6863905899587531	0.6863905899587531	0.0126811347531628	0.0379449807360729	16	Q13610;Q2HJ56;Q99LL5	PWP1;PWP1;Pwp1	Periodic tryptophan protein 1 homolog	PWP1_HUMAN;PWP1_BOVIN;PWP1_MOUSE	1	60.925236598899815	1.609252365988998	HNP-006_BSEL_Feeds_D05	JM-05B_Cytiva_feeds_D05
110	475963	HNP-006_BSEL_Feeds_D05 / JM-05B_Cytiva_feeds_D05	Q52KR3;Q52KR3;Q8WUY3;Q8WUY3	Q52KR3;Q8WUY3	0.6690318311612239	0.6690318311612239	0.012763508659905	0.0380761579009794	12	Q52KR3;Q8WUY3	Prune2;PRUNE2	Protein prune homolog 2	PRUN2_MOUSE;PRUN2_HUMAN	1	59.00055828847714	1.5900055828847717	HNP-006_BSEL_Feeds_D05	JM-05B_Cytiva_feeds_D05
119	501662	HNP-006_BSEL_Feeds_D05 / JM-05B_Cytiva_feeds_D05	Q71RC2;Q71RC2	Q71RC2	0.6204581386901992	0.6204581386901992	0.0143104438030918	0.0405040246841455	14	Q71RC2	LARP4	La-related protein 4	LARP4_HUMAN	1	53.73633050916424	1.5373633050916424	HNP-006_BSEL_Feeds_D05	JM-05B_Cytiva_feeds_D05
130	530191	HNP-006_BSEL_Feeds_D05 / JM-05B_Cytiva_feeds_D05	Q5RJT0;Q5RJT0;Q922M7;Q922M7;Q9BVC5;Q9BVC5	Q5RJT0;Q922M7;Q9BVC5	0.7876160147245247	0.7876160147245247	0.0161300406838718	0.0431976527070637	14	Q5RJT0;Q922M7;Q9BVC5	;;C2orf49	Ashwin	ASHWN_RAT;ASHWN_MOUSE;ASHWN_HUMAN	1	72.62196083050011	1.7262196083050012	HNP-006_BSEL_Feeds_D05	JM-05B_Cytiva_feeds_D05
140	546287	HNP-006_BSEL_Feeds_D05 / JM-05B_Cytiva_feeds_D05	P29389;P29389	P29389	0.6756753397864375	0.6756753397864375	0.0172057783052491	0.0447205095720671	16	P29389	FTH1	Ferritin heavy chain	FRIH_CRIGR	12	59.7344330375152	1.597344330375152	HNP-006_BSEL_Feeds_D05	JM-05B_Cytiva_feeds_D05
146	557157	HNP-006_BSEL_Feeds_D05 / JM-05B_Cytiva_feeds_D05	Q5FVH2;Q5FVH2	Q5FVH2	1.0017546874892744	1.0017546874892744	0.0179495531591755	0.0457438050367083	16	Q5FVH2	Pld3	5'-3' exonuclease PLD3	PLD3_RAT	3	100.24339932521454	2.0024339932521453	HNP-006_BSEL_Feeds_D05	JM-05B_Cytiva_feeds_D05
160	595899	HNP-006_BSEL_Feeds_D05 / JM-05B_Cytiva_feeds_D05	Q8CB44;Q8CB44	Q8CB44	0.6782564931288595	0.6782564931288595	0.0207293700702939	0.0493935074745263	8	Q8CB44	Gramd4	GRAM domain-containing protein 4	GRAM4_MOUSE	1	60.02047277576524	1.6002047277576523	HNP-006_BSEL_Feeds_D05	JM-05B_Cytiva_feeds_D05
161	596948	HNP-006_BSEL_Feeds_D05 / JM-05B_Cytiva_feeds_D05	P19637;P19637	P19637	1.2745893787714102	1.2745893787714102	0.0208103326913298	0.0494988508047387	16	P19637	Plat	Tissue-type plasminogen activator	TPA_RAT	3	141.92994971230246	2.4192994971230246	HNP-006_BSEL_Feeds_D05	JM-05B_Cytiva_feeds_D05
163	600113	HNP-006_BSEL_Feeds_D05 / JM-05B_Cytiva_feeds_D05	Q8SQ23;Q8SQ23	Q8SQ23	0.9080860781725456	0.9080860781725456	0.0210543417836146	0.0498155646924933	16	Q8SQ23	PLAT	Tissue-type plasminogen activator	TPA_PIG	1	87.65543539814169	1.876554353981417	HNP-006_BSEL_Feeds_D05	JM-05B_Cytiva_feeds_D05
