## Supplementary material for "Fatty Acid β-oxidation and Ferroptosis Define a Survival-Productivity Trade Off in CHO fed-Batch Bioreactors": JM-05B_Cytiva_feeds_D07_vs_HNP-006_BSEL_Feeds_D07_DOWNREGULATED.tsv

	Unnamed: 0	Comparison (group1/group2)	Group	ProteinGroups	AVG Log2 Ratio	Absolute AVG Log2 Ratio	Pvalue	Qvalue	# of Ratios	UniProtIds	Genes	ProteinDescriptions	ProteinNames	# Unique Total Peptides	% Change	Ratio	Condition Numerator	Condition Denominator	GO Cellular Component	GO Molecular Function	GO Biological Process
5	44743	HNP-006_BSEL_Feeds_D07 / JM-05B_Cytiva_feeds_D07	Q5E9E1;Q5E9E1	Q5E9E1	-0.9436694217183764	0.9436694217183764	6.274858685404221e-05	0.0019912523014679	14	Q5E9E1	PDLIM1	PDZ and LIM domain protein 1	PDLI1_BOVIN	2	-48.0091164459552	0.519908835540448	HNP-006_BSEL_Feeds_D07	JM-05B_Cytiva_feeds_D07
6	52899	HNP-006_BSEL_Feeds_D07 / JM-05B_Cytiva_feeds_D07	P09495;P09495	P09495	-0.9320595965364064	0.9320595965364064	9.285911294662896e-05	0.0024924474244743	16	P09495	Tpm4	Tropomyosin alpha-4 chain	TPM4_RAT	4	-47.58904132213625	0.5241095867786375	HNP-006_BSEL_Feeds_D07	JM-05B_Cytiva_feeds_D07
7	53888	HNP-006_BSEL_Feeds_D07 / JM-05B_Cytiva_feeds_D07	P02751;P02751	P02751	-0.8655637340648703	0.8655637340648703	9.720596050835134e-05	0.0025612378948187	16	P02751	FN1	Fibronectin	FINC_HUMAN	3	-45.11680914516142	0.5488319085483858	HNP-006_BSEL_Feeds_D07	JM-05B_Cytiva_feeds_D07
20	85771	HNP-006_BSEL_Feeds_D07 / JM-05B_Cytiva_feeds_D07	Q8VDC1;Q8VDC1	Q8VDC1	-0.6818861142548237	0.6818861142548237	0.0002869374669194	0.0047500021615655	16	Q8VDC1	Fyco1	FYVE and coiled-coil domain-containing protein 1	FYCO1_MOUSE	3	-37.66501978310338	0.6233498021689662	HNP-006_BSEL_Feeds_D07	JM-05B_Cytiva_feeds_D07
21	87226	HNP-006_BSEL_Feeds_D07 / JM-05B_Cytiva_feeds_D07	P05964;P05964;P14069;P14069	P05964;P14069	-0.5964826810575178	0.5964826810575178	0.0002980805673851	0.0048522299718782	16	P05964;P14069	S100a6	Protein S100-A6	S10A6_RAT;S10A6_MOUSE	4	-33.863558910438506	0.6613644108956149	HNP-006_BSEL_Feeds_D07	JM-05B_Cytiva_feeds_D07
48	147942	HNP-006_BSEL_Feeds_D07 / JM-05B_Cytiva_feeds_D07	P38401;P38401	P38401	-0.5829762029444698	0.5829762029444698	0.0010003438268051	0.009600771901673	16	P38401	GNAI1	Guanine nucleotide-binding protein G(i) subunit alpha-1	GNAI1_CAVPO	1	-33.2414836717758	0.6675851632822419	HNP-006_BSEL_Feeds_D07	JM-05B_Cytiva_feeds_D07
49	148213	HNP-006_BSEL_Feeds_D07 / JM-05B_Cytiva_feeds_D07	P21980;P21980	P21980	-1.2227348646981804	1.2227348646981804	0.0010038592816149	0.0096170248450919	16	P21980	TGM2	Protein-glutamine gamma-glutamyltransferase 2	TGM2_HUMAN	2	-57.1530286635213	0.428469713364787	HNP-006_BSEL_Feeds_D07	JM-05B_Cytiva_feeds_D07
50	149457	HNP-006_BSEL_Feeds_D07 / JM-05B_Cytiva_feeds_D07	Q3TYS2;Q3TYS2;Q6AYA6;Q6AYA6	Q3TYS2;Q6AYA6	-0.5978523301566856	0.5978523301566856	0.0010222429417368	0.0097115928055102	16	Q3TYS2;Q6AYA6	Cybc1	Cytochrome b-245 chaperone 1	CYBC1_MOUSE;CYBC1_RAT	5	-33.92631696348409	0.6607368303651591	HNP-006_BSEL_Feeds_D07	JM-05B_Cytiva_feeds_D07
52	150829	HNP-006_BSEL_Feeds_D07 / JM-05B_Cytiva_feeds_D07	Q8BUR4;Q8BUR4	Q8BUR4	-1.1705041785550383	1.1705041785550383	0.0010429216342692	0.0098181037117537	16	Q8BUR4	Dock1	Dedicator of cytokinesis protein 1	DOCK1_MOUSE	2	-55.57339441824274	0.4442660558175726	HNP-006_BSEL_Feeds_D07	JM-05B_Cytiva_feeds_D07
80	185849	HNP-006_BSEL_Feeds_D07 / JM-05B_Cytiva_feeds_D07	P08426;P08426	P08426	-0.8447567942992169	0.8447567942992169	0.0016570745347225	0.0126598126362815	16	P08426	Try3	Cationic trypsin-3	TRY3_RAT	1	-44.31953341442436	0.5568046658557564	HNP-006_BSEL_Feeds_D07	JM-05B_Cytiva_feeds_D07
87	192966	HNP-006_BSEL_Feeds_D07 / JM-05B_Cytiva_feeds_D07	P07996;P07996;P35441;P35441	P07996;P35441	-1.2759669574136638	1.2759669574136638	0.0018033053847862	0.0132691585050665	14	P07996;P35441	THBS1;Thbs1	Thrombospondin-1	TSP1_HUMAN;TSP1_MOUSE	2	-58.70517097306704	0.4129482902693295	HNP-006_BSEL_Feeds_D07	JM-05B_Cytiva_feeds_D07
92	206072	HNP-006_BSEL_Feeds_D07 / JM-05B_Cytiva_feeds_D07	O70523;O70523	O70523	-2.715405340062613	2.715405340062613	0.0020878886109112	0.0143860697238643	14	O70523	FXR1	RNA-binding protein FXR1	FXR1_CRIGR	1	-84.77415016473667	0.1522584983526333	HNP-006_BSEL_Feeds_D07	JM-05B_Cytiva_feeds_D07
147	289152	HNP-006_BSEL_Feeds_D07 / JM-05B_Cytiva_feeds_D07	Q3SYW9;Q3SYW9;Q498T2;Q498T2;Q9CY57;Q9CY57;Q9Y3Y2;Q9Y3Y2	Q3SYW9;Q498T2;Q9CY57;Q9Y3Y2	-0.649664289314051	0.649664289314051	0.0043747476566229	0.021482382849715	16	Q3SYW9;Q498T2;Q9CY57;Q9Y3Y2	CHTOP;Chtop;Chtop;CHTOP	Chromatin target of PRMT1 protein	CHTOP_BOVIN;CHTOP_RAT;CHTOP_MOUSE;CHTOP_HUMAN	2	-36.25713759220845	0.6374286240779156	HNP-006_BSEL_Feeds_D07	JM-05B_Cytiva_feeds_D07
160	300778	HNP-006_BSEL_Feeds_D07 / JM-05B_Cytiva_feeds_D07	Q3UJB9;Q3UJB9;Q3ZAV8;Q3ZAV8;Q6P2E9;Q6P2E9	Q3UJB9;Q3ZAV8;Q6P2E9	-0.7103725277669269	0.7103725277669269	0.0047722931659557	0.0225287321314128	16	Q3UJB9;Q3ZAV8;Q6P2E9	Edc4;Edc4;EDC4	Enhancer of mRNA-decapping protein 4	EDC4_MOUSE;EDC4_RAT;EDC4_HUMAN	2	-38.8837693765826	0.611162306234174	HNP-006_BSEL_Feeds_D07	JM-05B_Cytiva_feeds_D07
163	313401	HNP-006_BSEL_Feeds_D07 / JM-05B_Cytiva_feeds_D07	Q86XL3;Q86XL3	Q86XL3	-2.23214532171902	2.23214532171902	0.005208948044147	0.0235994248645481	14	Q86XL3	ANKLE2	Ankyrin repeat and LEM domain-containing protein 2	ANKL2_HUMAN	1	-78.71580135753669	0.212841986424633	HNP-006_BSEL_Feeds_D07	JM-05B_Cytiva_feeds_D07
176	326561	HNP-006_BSEL_Feeds_D07 / JM-05B_Cytiva_feeds_D07	Q29RQ9;Q29RQ9;Q53FV1;Q53FV1;Q5E972;Q5E972;Q5R8X5;Q5R8X5;Q9CQZ0;Q9CQZ0;Q9P0S3;Q9P0S3	Q29RQ9;Q53FV1;Q5E972;Q5R8X5;Q9CQZ0;Q9P0S3	-0.6308843879836523	0.6308843879836523	0.0056922325947653	0.0247499392974138	16	Q29RQ9;Q53FV1;Q5E972;Q5R8X5;Q9CQZ0;Q9P0S3	ORMDL1;ORMDL2;ORMDL2;ORMDL1;Ormdl2;ORMDL1	ORM1-like protein 1;ORM1-like protein 2;ORM1-like protein 2;ORM1-like protein 1;ORM1-like protein 2;ORM1-like protein 1	ORML1_BOVIN;ORML2_HUMAN;ORML2_BOVIN;ORML1_PONAB;ORML2_MOUSE;ORML1_HUMAN	2	-35.42195765698454	0.6457804234301546	HNP-006_BSEL_Feeds_D07	JM-05B_Cytiva_feeds_D07
178	327839	HNP-006_BSEL_Feeds_D07 / JM-05B_Cytiva_feeds_D07	O75694;O75694	O75694	-0.8402593244588679	0.8402593244588679	0.005740243860907	0.0248614869830171	16	O75694	NUP155	Nuclear pore complex protein Nup155	NU155_HUMAN	1	-44.145683813084325	0.5585431618691568	HNP-006_BSEL_Feeds_D07	JM-05B_Cytiva_feeds_D07
180	329139	HNP-006_BSEL_Feeds_D07 / JM-05B_Cytiva_feeds_D07	Q9H2I8;Q9H2I8	Q9H2I8	-1.4479321489075794	1.4479321489075794	0.0057884312122556	0.0249710819147455	16	Q9H2I8	LRMDA	Leucine-rich melanocyte differentiation-associated protein	LRMDA_HUMAN	1	-63.34535721387488	0.3665464278612511	HNP-006_BSEL_Feeds_D07	JM-05B_Cytiva_feeds_D07
186	336224	HNP-006_BSEL_Feeds_D07 / JM-05B_Cytiva_feeds_D07	O35346;O35346;P34152;P34152	O35346;P34152	-1.0900736894138847	1.0900736894138847	0.0060624291793817	0.0256019958865218	16	O35346;P34152	Ptk2	Focal adhesion kinase 1	FAK1_RAT;FAK1_MOUSE	2	-53.0262619068256	0.469737380931744	HNP-006_BSEL_Feeds_D07	JM-05B_Cytiva_feeds_D07
188	346991	HNP-006_BSEL_Feeds_D07 / JM-05B_Cytiva_feeds_D07	P04117;P04117;P70623;P70623;Q99P60;Q99P60	P04117;P70623;Q99P60	-0.7461064972489285	0.7461064972489285	0.0064856361896698	0.0265392727070568	16	P04117;P70623;Q99P60	Fabp4;Fabp4;FABP4	Fatty acid-binding protein, adipocyte;Fatty acid-binding protein, adipocyte;Fatty acid-binding protein, adipocyte	FABP4_MOUSE;FABP4_RAT;FABP4_ICTTR	7	-40.37895766798532	0.5962104233201468	HNP-006_BSEL_Feeds_D07	JM-05B_Cytiva_feeds_D07
193	350581	HNP-006_BSEL_Feeds_D07 / JM-05B_Cytiva_feeds_D07	Q9DCU9;Q9DCU9	Q9DCU9	-1.0292081097696577	1.0292081097696577	0.006628880835919	0.0268478009998474	16	Q9DCU9	Hoga1	4-hydroxy-2-oxoglutarate aldolase, mitochondrial	HOGA1_MOUSE	2	-51.0020977244176	0.4899790227558241	HNP-006_BSEL_Feeds_D07	JM-05B_Cytiva_feeds_D07
198	356729	HNP-006_BSEL_Feeds_D07 / JM-05B_Cytiva_feeds_D07	O14907;O14907;Q4QQV1;Q4QQV1	O14907;Q4QQV1	-2.583448811133308	2.583448811133308	0.0068861901174713	0.0274089450341961	16	O14907;Q4QQV1	TAX1BP3;Tax1bp3	Tax1-binding protein 3	TX1B3_HUMAN;TX1B3_RAT	1	-83.31583732861534	0.1668416267138465	HNP-006_BSEL_Feeds_D07	JM-05B_Cytiva_feeds_D07
200	356997	HNP-006_BSEL_Feeds_D07 / JM-05B_Cytiva_feeds_D07	Q28749;Q28749	Q28749	-0.9992467306518314	0.9992467306518314	0.0068970415111886	0.0274317338043112	14	Q28749	FN1	Fibronectin (Fragment)	FINC_RABIT	1	-49.97388685716672	0.5002611314283328	HNP-006_BSEL_Feeds_D07	JM-05B_Cytiva_feeds_D07
208	367758	HNP-006_BSEL_Feeds_D07 / JM-05B_Cytiva_feeds_D07	Q62312;Q62312	Q62312	-0.6065229516850282	0.6065229516850282	0.0073514017535905	0.0283834359315392	16	Q62312	Tgfbr2	TGF-beta receptor type-2	TGFR2_MOUSE	7	-34.32222999921848	0.6567777000078152	HNP-006_BSEL_Feeds_D07	JM-05B_Cytiva_feeds_D07
229	389860	HNP-006_BSEL_Feeds_D07 / JM-05B_Cytiva_feeds_D07	D4A7N1;D4A7N1;Q91VN4;Q91VN4	D4A7N1;Q91VN4	-0.6217784605925747	0.6217784605925747	0.0083215299720946	0.0303074517760574	16	D4A7N1;Q91VN4	Chchd6	MICOS complex subunit Mic25	MIC25_RAT;MIC25_MOUSE	2	-35.01306828814287	0.6498693171185713	HNP-006_BSEL_Feeds_D07	JM-05B_Cytiva_feeds_D07
268	438604	HNP-006_BSEL_Feeds_D07 / JM-05B_Cytiva_feeds_D07	Q8C1A5;Q8C1A5	Q8C1A5	-0.987320883235196	0.987320883235196	0.0107142063883117	0.034684991825136	16	Q8C1A5	Thop1	Thimet oligopeptidase	THOP1_MOUSE	1	-49.55863868830088	0.5044136131169912	HNP-006_BSEL_Feeds_D07	JM-05B_Cytiva_feeds_D07
295	462216	HNP-006_BSEL_Feeds_D07 / JM-05B_Cytiva_feeds_D07	Q66H89;Q66H89;Q9D5R3;Q9D5R3	Q66H89;Q9D5R3	-1.6770583946398256	1.6770583946398256	0.0119844168348087	0.0368152029884411	10	Q66H89;Q9D5R3	Cep83	Centrosomal protein of 83 kDa	CEP83_RAT;CEP83_MOUSE	1	-68.72803878918762	0.3127196121081236	HNP-006_BSEL_Feeds_D07	JM-05B_Cytiva_feeds_D07
296	465260	HNP-006_BSEL_Feeds_D07 / JM-05B_Cytiva_feeds_D07	P22791;P22791	P22791	-0.8822200411723647	0.8822200411723647	0.0121535562718877	0.0370906012825937	16	P22791	Hmgcs2	Hydroxymethylglutaryl-CoA synthase, mitochondrial	HMCS2_RAT	11	-45.746806783824056	0.5425319321617594	HNP-006_BSEL_Feeds_D07	JM-05B_Cytiva_feeds_D07
322	482821	HNP-006_BSEL_Feeds_D07 / JM-05B_Cytiva_feeds_D07	Q9Y5Q9;Q9Y5Q9	Q9Y5Q9	-1.5236503024344783	1.5236503024344783	0.0131656684518225	0.038718008507081	12	Q9Y5Q9	GTF3C3	General transcription factor 3C polypeptide 3	TF3C3_HUMAN	1	-65.21952122321753	0.3478047877678248	HNP-006_BSEL_Feeds_D07	JM-05B_Cytiva_feeds_D07
361	516745	HNP-006_BSEL_Feeds_D07 / JM-05B_Cytiva_feeds_D07	Q3T132;Q3T132;Q9Y2Q5;Q9Y2Q5	Q3T132;Q9Y2Q5	-0.8170550759574193	0.8170550759574193	0.0152513766025009	0.041907395972987	16	Q3T132;Q9Y2Q5	LAMTOR2	Ragulator complex protein LAMTOR2	LTOR2_BOVIN;LTOR2_HUMAN	2	-43.24006178696275	0.5675993821303725	HNP-006_BSEL_Feeds_D07	JM-05B_Cytiva_feeds_D07
370	523658	HNP-006_BSEL_Feeds_D07 / JM-05B_Cytiva_feeds_D07	P50171;P50171	P50171	-0.5923591965592332	0.5923591965592332	0.0156954117705299	0.0425580077534272	16	P50171	Hsd17b8	(3R)-3-hydroxyacyl-CoA dehydrogenase	DHB8_MOUSE	3	-33.674258549310686	0.6632574145068931	HNP-006_BSEL_Feeds_D07	JM-05B_Cytiva_feeds_D07
371	524349	HNP-006_BSEL_Feeds_D07 / JM-05B_Cytiva_feeds_D07	P04844;P04844	P04844	-1.816375923477726	1.816375923477726	0.0157406820202723	0.0426245120992099	16	P04844	RPN2	Dolichyl-diphosphooligosaccharide--protein glycosyltransferase subunit 2	RPN2_HUMAN	3	-71.60666780337725	0.2839333219662275	HNP-006_BSEL_Feeds_D07	JM-05B_Cytiva_feeds_D07
374	527389	HNP-006_BSEL_Feeds_D07 / JM-05B_Cytiva_feeds_D07	A7E3S4;A7E3S4;P04049;P04049;P11345;P11345;Q5R5M7;Q5R5M7;Q99N57;Q99N57	A7E3S4;P04049;P11345;Q5R5M7;Q99N57	-0.8716326681430523	0.8716326681430523	0.0159479240595742	0.0429367744483994	16	A7E3S4;P04049;P11345;Q5R5M7;Q99N57	RAF1;RAF1;Raf1;RAF1;Raf1	RAF proto-oncogene serine/threonine-protein kinase	RAF1_BOVIN;RAF1_HUMAN;RAF1_RAT;RAF1_PONAB;RAF1_MOUSE	2	-45.347199391274	0.5465280060872599	HNP-006_BSEL_Feeds_D07	JM-05B_Cytiva_feeds_D07
403	554993	HNP-006_BSEL_Feeds_D07 / JM-05B_Cytiva_feeds_D07	Q5I1X5;Q5I1X5	Q5I1X5	-0.9653944071304964	0.9653944071304964	0.0177959758256147	0.0455294186713117	12	Q5I1X5	Ppp1r13l	RelA-associated inhibitor	IASPP_MOUSE	1	-48.78616171363416	0.5121383828636584	HNP-006_BSEL_Feeds_D07	JM-05B_Cytiva_feeds_D07
429	580971	HNP-006_BSEL_Feeds_D07 / JM-05B_Cytiva_feeds_D07	P11276;P11276	P11276	-0.6928043118243377	0.6928043118243377	0.0196453136943483	0.048013228906002	16	P11276	Fn1	Fibronectin	FINC_MOUSE	46	-38.13498522036687	0.6186501477963313	HNP-006_BSEL_Feeds_D07	JM-05B_Cytiva_feeds_D07
430	581991	HNP-006_BSEL_Feeds_D07 / JM-05B_Cytiva_feeds_D07	P97372;P97372	P97372	-0.8146758121363611	0.8146758121363611	0.0197181892186832	0.0481068486579508	16	P97372	Psme2	Proteasome activator complex subunit 2	PSME2_MOUSE	1	-43.14637720138917	0.5685362279861083	HNP-006_BSEL_Feeds_D07	JM-05B_Cytiva_feeds_D07
440	590876	HNP-006_BSEL_Feeds_D07 / JM-05B_Cytiva_feeds_D07	B0FYL5;B0FYL5;O18754;O18754;P04925;P04925;P13852;P13852;Q60468;Q60468;Q60506;Q60506;Q9Z0T3;Q9Z0T3	B0FYL5;O18754;P04925;P13852;Q60468;Q60506;Q9Z0T3	-0.8076792616056462	0.8076792616056462	0.0203534627528016	0.048910132920648	10	B0FYL5;O18754;P04925;P13852;Q60468;Q60506;Q9Z0T3	PRNP;PRNP;Prnp;Prnp;PRNP;PRNP;PRNP	Major prion protein	PRIO_VULLA;PRIO_FELCA;PRIO_MOUSE;PRIO_RAT;PRIO_CRIMI;PRIO_CRIGR;PRIO_SIGHI	1	-42.86998798710064	0.5713001201289936	HNP-006_BSEL_Feeds_D07	JM-05B_Cytiva_feeds_D07
442	591384	HNP-006_BSEL_Feeds_D07 / JM-05B_Cytiva_feeds_D07	Q9JI48;Q9JI48	Q9JI48	-1.3585965602621166	1.3585965602621166	0.0203924228113501	0.0489616076920963	16	Q9JI48	Plac8	Placenta-specific gene 8 protein	PLAC8_MOUSE	1	-61.00385439034331	0.3899614560965669	HNP-006_BSEL_Feeds_D07	JM-05B_Cytiva_feeds_D07
447	596465	HNP-006_BSEL_Feeds_D07 / JM-05B_Cytiva_feeds_D07	O35386;O35386	O35386	-0.8601269980659993	0.8601269980659993	0.0207731545958612	0.0494505911611289	16	O35386	Phyh	Phytanoyl-CoA dioxygenase, peroxisomal	PAHX_MOUSE	2	-44.90959393724603	0.5509040606275397	HNP-006_BSEL_Feeds_D07	JM-05B_Cytiva_feeds_D07
452	600978	HNP-006_BSEL_Feeds_D07 / JM-05B_Cytiva_feeds_D07	Q9H8Y8;Q9H8Y8	Q9H8Y8	-1.989932075377529	1.989932075377529	0.0211205640351782	0.0499005655686955	12	Q9H8Y8	GORASP2	Golgi reassembly-stacking protein 2	GORS2_HUMAN	1	-74.82492598967774	0.2517507401032226	HNP-006_BSEL_Feeds_D07	JM-05B_Cytiva_feeds_D07
