## Supplementary material for "Fatty Acid β-oxidation and Ferroptosis Define a Survival-Productivity Trade Off in CHO fed-Batch Bioreactors": JM-05B_Cytiva_feeds_D07_vs_HNP-006_BSEL_Feeds_D07_UPREGULATED.tsv

	Unnamed: 0	Comparison (group1/group2)	Group	ProteinGroups	AVG Log2 Ratio	Absolute AVG Log2 Ratio	Pvalue	Qvalue	# of Ratios	UniProtIds	Genes	ProteinDescriptions	ProteinNames	# Unique Total Peptides	% Change	Ratio	Condition Numerator	Condition Denominator	GO Cellular Component	GO Molecular Function	GO Biological Process
0	15079	HNP-006_BSEL_Feeds_D07 / JM-05B_Cytiva_feeds_D07	P29389;P29389	P29389	0.933644067758064	0.933644067758064	4.559574489650664e-06	0.0004293190118505	16	P29389	FTH1	Ferritin heavy chain	FRIH_CRIGR	12	91.00945686461428	1.9100945686461428	HNP-006_BSEL_Feeds_D07	JM-05B_Cytiva_feeds_D07
1	25902	HNP-006_BSEL_Feeds_D07 / JM-05B_Cytiva_feeds_D07	P30115;P30115	P30115	0.689083730183576	0.689083730183576	1.690067074633993e-05	0.0009264498771688	16	P30115	Gsta3	Glutathione S-transferase A3	GSTA3_MOUSE	5	61.22592315089479	1.612259231508948	HNP-006_BSEL_Feeds_D07	JM-05B_Cytiva_feeds_D07
2	33077	HNP-006_BSEL_Feeds_D07 / JM-05B_Cytiva_feeds_D07	Q9HAW7;Q9HAW7;Q9HAW8;Q9HAW8;Q9HAW9;Q9HAW9	Q9HAW7;Q9HAW8;Q9HAW9	1.55800886066655	1.55800886066655	3.0428169859254667e-05	0.0013061520505113	12	Q9HAW7;Q9HAW8;Q9HAW9	UGT1A7;UGT1A10;UGT1A8	UDP-glucuronosyltransferase 1A7;UDP-glucuronosyltransferase 1A10;UDP-glucuronosyltransferase 1A8	UD17_HUMAN;UD110_HUMAN;UD18_HUMAN	1	194.4471808478883	2.944471808478883	HNP-006_BSEL_Feeds_D07	JM-05B_Cytiva_feeds_D07
8	61060	HNP-006_BSEL_Feeds_D07 / JM-05B_Cytiva_feeds_D07	P14683;P14683	P14683	1.0876499709601155	1.0876499709601155	0.000130406341553	0.003032438112028	16	P14683	CLU	Clusterin (Fragment)	CLUS_MESAU	1	112.52756482918691	2.1252756482918693	HNP-006_BSEL_Feeds_D07	JM-05B_Cytiva_feeds_D07
9	61274	HNP-006_BSEL_Feeds_D07 / JM-05B_Cytiva_feeds_D07	P05982;P05982	P05982	0.8095275519373899	0.8095275519373899	0.0001314093343969	0.0030450893690987	16	P05982	Nqo1	NAD(P)H dehydrogenase [quinone] 1	NQO1_RAT	1	75.26374018844936	1.7526374018844937	HNP-006_BSEL_Feeds_D07	JM-05B_Cytiva_feeds_D07
11	62525	HNP-006_BSEL_Feeds_D07 / JM-05B_Cytiva_feeds_D07	P10639;P10639;P11232;P11232	P10639;P11232	0.5803942738535467	0.5803942738535467	0.0001374883061107	0.0031220113684634	16	P10639;P11232	Txn	Thioredoxin	THIO_MOUSE;THIO_RAT	6	49.525783153023625	1.4952578315302365	HNP-006_BSEL_Feeds_D07	JM-05B_Cytiva_feeds_D07
22	87349	HNP-006_BSEL_Feeds_D07 / JM-05B_Cytiva_feeds_D07	P05143;P05143	P05143	1.125797961332095	1.125797961332095	0.0002992607419546	0.0048644699247446	16	P05143	Prp2	Proline-rich protein 2	PRP2_MOUSE	1	118.2222128795564	2.182222128795564	HNP-006_BSEL_Feeds_D07	JM-05B_Cytiva_feeds_D07
23	91716	HNP-006_BSEL_Feeds_D07 / JM-05B_Cytiva_feeds_D07	Q9CQQ8;Q9CQQ8;Q9UK45;Q9UK45	Q9CQQ8;Q9UK45	0.669034540820393	0.669034540820393	0.0003350987590491	0.0051877629858852	16	Q9CQQ8;Q9UK45	Lsm7;LSM7	U6 snRNA-associated Sm-like protein LSm7	LSM7_MOUSE;LSM7_HUMAN	1	59.00085692243169	1.5900085692243169	HNP-006_BSEL_Feeds_D07	JM-05B_Cytiva_feeds_D07
25	93675	HNP-006_BSEL_Feeds_D07 / JM-05B_Cytiva_feeds_D07	O35296;O35296	O35296	0.7588689311004422	0.7588689311004422	0.0003520107694642	0.0053355614242629	13	O35296	HSD3B3	NADPH-dependent 3-keto-steroid reductase HSD3B3	3BHS3_MESAU	2	69.21634531027041	1.692163453102704	HNP-006_BSEL_Feeds_D07	JM-05B_Cytiva_feeds_D07
26	93848	HNP-006_BSEL_Feeds_D07 / JM-05B_Cytiva_feeds_D07	P52556;P52556	P52556	0.5931310274493968	0.5931310274493968	0.0003534856478219	0.0053481039378354	16	P52556	BLVRB	Flavin reductase (NADPH)	BLVRB_BOVIN	2	50.851707595791765	1.5085170759579176	HNP-006_BSEL_Feeds_D07	JM-05B_Cytiva_feeds_D07
27	97792	HNP-006_BSEL_Feeds_D07 / JM-05B_Cytiva_feeds_D07	Q9CQM5;Q9CQM5	Q9CQM5	0.7227033748366618	0.7227033748366618	0.0003903912780224	0.0056683279579023	16	Q9CQM5	Txndc17	Thioredoxin domain-containing protein 17	TXD17_MOUSE	1	65.02714782465722	1.6502714782465722	HNP-006_BSEL_Feeds_D07	JM-05B_Cytiva_feeds_D07
41	131227	HNP-006_BSEL_Feeds_D07 / JM-05B_Cytiva_feeds_D07	P51572;P51572;Q5R8H3;Q5R8H3;Q61335;Q61335	P51572;Q5R8H3;Q61335	0.9495010113121862	0.9495010113121862	0.0007636860352498	0.0082632634459571	16	P51572;Q5R8H3;Q61335	BCAP31;BCAP31;Bcap31	B-cell receptor-associated protein 31	BAP31_HUMAN;BAP31_PONAB;BAP31_MOUSE	1	93.12045915661872	1.931204591566187	HNP-006_BSEL_Feeds_D07	JM-05B_Cytiva_feeds_D07
42	132169	HNP-006_BSEL_Feeds_D07 / JM-05B_Cytiva_feeds_D07	P02804;P02804	P02804	0.7936014069643588	0.7936014069643588	0.0007753737759716	0.0083297521676807	16	P02804	MT1	Metallothionein-1	MT1_CRIGR	1	73.33961518695207	1.733396151869521	HNP-006_BSEL_Feeds_D07	JM-05B_Cytiva_feeds_D07
53	154403	HNP-006_BSEL_Feeds_D07 / JM-05B_Cytiva_feeds_D07	Q9D8W7;Q9D8W7	Q9D8W7	0.9534265754282646	0.9534265754282646	0.0010995302248782	0.0101112715165678	10	Q9D8W7	Ociad2	OCIA domain-containing protein 2	OCAD2_MOUSE	1	93.64665427130603	1.9364665427130603	HNP-006_BSEL_Feeds_D07	JM-05B_Cytiva_feeds_D07
62	162001	HNP-006_BSEL_Feeds_D07 / JM-05B_Cytiva_feeds_D07	Q5U4E8;Q5U4E8;Q922X9;Q922X9;Q99MI9;Q99MI9	Q5U4E8;Q922X9;Q99MI9	0.943065693052713	0.943065693052713	0.00122211534975	0.01071146739472	12	Q5U4E8;Q922X9;Q99MI9	Prmt7	Protein arginine N-methyltransferase 7	ANM7_RAT;ANM7_MOUSE;ANM7_CRILO	1	92.26094007154944	1.9226094007154944	HNP-006_BSEL_Feeds_D07	JM-05B_Cytiva_feeds_D07
65	167502	HNP-006_BSEL_Feeds_D07 / JM-05B_Cytiva_feeds_D07	Q9QUR7;Q9QUR7	Q9QUR7	0.9094196592802214	0.9094196592802214	0.001316107748909	0.0111565813071138	16	Q9QUR7	Pin1	Peptidyl-prolyl cis-trans isomerase NIMA-interacting 1	PIN1_MOUSE	1	87.82897827118458	1.8782897827118457	HNP-006_BSEL_Feeds_D07	JM-05B_Cytiva_feeds_D07
66	168355	HNP-006_BSEL_Feeds_D07 / JM-05B_Cytiva_feeds_D07	P06762;P06762;P14901;P14901	P06762;P14901	0.6612547898880159	0.6612547898880159	0.001331326889006	0.0112282804714171	16	P06762;P14901	Hmox1	Heme oxygenase 1	HMOX1_RAT;HMOX1_MOUSE	1	58.14575048420865	1.5814575048420865	HNP-006_BSEL_Feeds_D07	JM-05B_Cytiva_feeds_D07
70	178508	HNP-006_BSEL_Feeds_D07 / JM-05B_Cytiva_feeds_D07	P11352;P11352	P11352	0.8223257481804145	0.8223257481804145	0.0015157192750408	0.0120563487958136	16	P11352	Gpx1	Glutathione peroxidase 1	GPX1_MOUSE	1	76.82542737224331	1.7682542737224332	HNP-006_BSEL_Feeds_D07	JM-05B_Cytiva_feeds_D07
74	180555	HNP-006_BSEL_Feeds_D07 / JM-05B_Cytiva_feeds_D07	Q920L2;Q920L2	Q920L2	0.589963566547593	0.589963566547593	0.0015549027156646	0.0122279122097339	14	Q920L2	Sdha	Succinate dehydrogenase [ubiquinone] flavoprotein subunit, mitochondrial	SDHA_RAT	1	50.52087347738088	1.5052087347738088	HNP-006_BSEL_Feeds_D07	JM-05B_Cytiva_feeds_D07
78	185701	HNP-006_BSEL_Feeds_D07 / JM-05B_Cytiva_feeds_D07	P62072;P62072;P62073;P62073;P62074;P62074;Q2NKR1;Q2NKR1	P62072;P62073;P62074;Q2NKR1	0.723063424462191	0.723063424462191	0.0016544298340679	0.0126499239119765	14	P62072;P62073;P62074;Q2NKR1	TIMM10;Timm10;Timm10;TIMM10	Mitochondrial import inner membrane translocase subunit Tim10	TIM10_HUMAN;TIM10_MOUSE;TIM10_RAT;TIM10_BOVIN	1	65.06833835772325	1.6506833835772323	HNP-006_BSEL_Feeds_D07	JM-05B_Cytiva_feeds_D07
86	192078	HNP-006_BSEL_Feeds_D07 / JM-05B_Cytiva_feeds_D07	E9PTG8;E9PTG8;O55098;O55098	E9PTG8;O55098	0.6908687319457825	0.6908687319457825	0.0017853197679348	0.0131975487578091	14	E9PTG8;O55098	Stk10	Serine/threonine-protein kinase 10	STK10_RAT;STK10_MOUSE	1	61.42552643374124	1.6142552643374124	HNP-006_BSEL_Feeds_D07	JM-05B_Cytiva_feeds_D07
89	193284	HNP-006_BSEL_Feeds_D07 / JM-05B_Cytiva_feeds_D07	O75170;O75170	O75170	0.5995904793387031	0.5995904793387031	0.0018103703709267	0.0132991335453145	16	O75170	PPP6R2	Serine/threonine-protein phosphatase 6 regulatory subunit 2	PP6R2_HUMAN	1	51.528637915715	1.51528637915715	HNP-006_BSEL_Feeds_D07	JM-05B_Cytiva_feeds_D07
90	201005	HNP-006_BSEL_Feeds_D07 / JM-05B_Cytiva_feeds_D07	Q8WUA2;Q8WUA2;Q9CXG3;Q9CXG3	Q8WUA2;Q9CXG3	0.8063642787446831	0.8063642787446831	0.0019752591609339	0.0139531483243872	10	Q8WUA2;Q9CXG3	PPIL4;Ppil4	Peptidyl-prolyl cis-trans isomerase-like 4	PPIL4_HUMAN;PPIL4_MOUSE	1	74.87987546379816	1.7487987546379815	HNP-006_BSEL_Feeds_D07	JM-05B_Cytiva_feeds_D07
94	212930	HNP-006_BSEL_Feeds_D07 / JM-05B_Cytiva_feeds_D07	Q9NTJ4;Q9NTJ4	Q9NTJ4	0.6602887866042464	0.6602887866042464	0.0022476570113217	0.0149882876669128	16	Q9NTJ4	MAN2C1	Alpha-mannosidase 2C1	MA2C1_HUMAN	1	58.03989430841192	1.5803989430841192	HNP-006_BSEL_Feeds_D07	JM-05B_Cytiva_feeds_D07
100	230179	HNP-006_BSEL_Feeds_D07 / JM-05B_Cytiva_feeds_D07	Q9H7P6;Q9H7P6	Q9H7P6	0.6085782965839183	0.6085782965839183	0.0026629839276314	0.0164270532790107	14	Q9H7P6	MVB12B	Multivesicular body subunit 12B	MB12B_HUMAN	1	52.47558980991993	1.524755898099199	HNP-006_BSEL_Feeds_D07	JM-05B_Cytiva_feeds_D07
117	255047	HNP-006_BSEL_Feeds_D07 / JM-05B_Cytiva_feeds_D07	A5GZW8;A5GZW8;O14521;O14521;Q5G2C6;Q5G2C6;Q5RC29;Q5RC29;Q6PCT8;Q6PCT8;Q95123;Q95123;Q9CXV1;Q9CXV1	A5GZW8;O14521;Q5G2C6;Q5RC29;Q6PCT8;Q95123;Q9CXV1	0.6739695317280522	0.6739695317280522	0.0033278250118723	0.018526599223313	16	A5GZW8;O14521;Q5G2C6;Q5RC29;Q6PCT8;Q95123;Q9CXV1	SDHD;SDHD;SDHD;SDHD;Sdhd;SDHD;Sdhd	Succinate dehydrogenase [ubiquinone] cytochrome b small subunit, mitochondrial;Succinate dehydrogenase [ubiquinone] cytochrome b small subunit, mitochondrial;Succinate dehydrogenase [ubiquinone] cytochrome b small subunit, mitochondrial;Succinate dehydrogenase [ubiquinone] cytochrome b small subunit, mitochondrial;Succinate dehydrogenase [ubiquinone] cytochrome b small subunit, mitochondrial;Succ…	DHSD_PIG;DHSD_HUMAN;DHSD_SHEEP;DHSD_PONAB;DHSD_RAT;DHSD_BOVIN;DHSD_MOUSE	1	59.54567848155384	1.5954567848155383	HNP-006_BSEL_Feeds_D07	JM-05B_Cytiva_feeds_D07
118	255794	HNP-006_BSEL_Feeds_D07 / JM-05B_Cytiva_feeds_D07	A5A6K8;A5A6K8;P17174;P17174	A5A6K8;P17174	0.9007204672730352	0.9007204672730352	0.0033486734296857	0.0185880498222756	16	A5A6K8;P17174	GOT1	Aspartate aminotransferase, cytoplasmic;Aspartate aminotransferase, cytoplasmic	AATC_PANTR;AATC_HUMAN	1	86.69981102298206	1.8669981102298203	HNP-006_BSEL_Feeds_D07	JM-05B_Cytiva_feeds_D07
125	270170	HNP-006_BSEL_Feeds_D07 / JM-05B_Cytiva_feeds_D07	P49257;P49257	P49257	0.7749356208230702	0.7749356208230702	0.0037719143779312	0.0198234957911684	12	P49257	LMAN1	Protein ERGIC-53	LMAN1_HUMAN	1	71.11136925048933	1.711113692504893	HNP-006_BSEL_Feeds_D07	JM-05B_Cytiva_feeds_D07
127	271279	HNP-006_BSEL_Feeds_D07 / JM-05B_Cytiva_feeds_D07	Q4R7L5;Q4R7L5	Q4R7L5	0.7855644155852624	0.7855644155852624	0.0038064652645148	0.0199232250550316	14	Q4R7L5	DDX1	ATP-dependent RNA helicase DDX1	DDX1_MACFA	1	72.37665647754392	1.7237665647754392	HNP-006_BSEL_Feeds_D07	JM-05B_Cytiva_feeds_D07
128	271477	HNP-006_BSEL_Feeds_D07 / JM-05B_Cytiva_feeds_D07	P61077;P61077;P61078;P61078;P61079;P61079;P62837;P62837;P62838;P62838;P62839;P62839;Q06AA9;Q06AA9;Q1RMX2;Q1RMX2;Q4R5N4;Q4R5N4;Q5R4V7;Q5R4V7	P61077;P61078;P61079;P62837;P62838;P62839;Q06AA9;Q1RMX2;Q4R5N4;Q5R4V7	0.825941050839291	0.825941050839291	0.0038131619659183	0.0199435163441298	16	P61077;P61078;P61079;P62837;P62838;P62839;Q06AA9;Q1RMX2;Q4R5N4;Q5R4V7	UBE2D3;Ube2d3;Ube2d3;UBE2D2;Ube2d2;Ube2d2;UBE2D2;UBE2D2;UBE2D3;UBE2D3	Ubiquitin-conjugating enzyme E2 D3;Ubiquitin-conjugating enzyme E2 D3;Ubiquitin-conjugating enzyme E2 D3;Ubiquitin-conjugating enzyme E2 D2;Ubiquitin-conjugating enzyme E2 D2;Ubiquitin-conjugating enzyme E2 D2;Ubiquitin-conjugating enzyme E2 D2;Ubiquitin-conjugating enzyme E2 D2;Ubiquitin-conjugating enzyme E2 D3;Ubiquitin-conjugating enzyme E2 D3	UB2D3_HUMAN;UB2D3_RAT;UB2D3_MOUSE;UB2D2_HUMAN;UB2D2_MOUSE;UB2D2_RAT;UB2D2_PIG;UB2D2_BOVIN;UB2D3_MACFA;UB2D3_PONAB	3	77.26909639690702	1.7726909639690702	HNP-006_BSEL_Feeds_D07	JM-05B_Cytiva_feeds_D07
133	275252	HNP-006_BSEL_Feeds_D07 / JM-05B_Cytiva_feeds_D07	Q6QA27;Q6QA27;Q9QXA7;Q9QXA7	Q6QA27;Q9QXA7	0.6987063915295385	0.6987063915295385	0.0039285566924568	0.0202655894637553	16	Q6QA27;Q9QXA7	Trim44	Tripartite motif-containing protein 44	TRI44_RAT;TRI44_MOUSE	1	62.304881537313086	1.6230488153731308	HNP-006_BSEL_Feeds_D07	JM-05B_Cytiva_feeds_D07
142	282673	HNP-006_BSEL_Feeds_D07 / JM-05B_Cytiva_feeds_D07	P48637;P48637	P48637	1.4467287919595593	1.4467287919595593	0.0041632144255642	0.0209122163213804	8	P48637	GSS	Glutathione synthetase	GSHB_HUMAN	1	172.58927337578456	2.7258927337578456	HNP-006_BSEL_Feeds_D07	JM-05B_Cytiva_feeds_D07
161	307595	HNP-006_BSEL_Feeds_D07 / JM-05B_Cytiva_feeds_D07	Q8CHM7;Q8CHM7;Q9QXE0;Q9QXE0;Q9UJ83;Q9UJ83	Q8CHM7;Q9QXE0;Q9UJ83	0.896236010247127	0.896236010247127	0.0050078141307205	0.0231166376304693	16	Q8CHM7;Q9QXE0;Q9UJ83	Hacl1;Hacl1;HACL1	2-hydroxyacyl-CoA lyase 1	HACL1_RAT;HACL1_MOUSE;HACL1_HUMAN	1	86.1203764524129	1.861203764524129	HNP-006_BSEL_Feeds_D07	JM-05B_Cytiva_feeds_D07
177	327124	HNP-006_BSEL_Feeds_D07 / JM-05B_Cytiva_feeds_D07	Q8NDX9;Q8NDX9	Q8NDX9	0.8283150406519043	0.8283150406519043	0.0057130733443451	0.0247978033335543	14	Q8NDX9	LY6G5B	Lymphocyte antigen 6 complex locus protein G5b	LY65B_HUMAN	1	77.56103714262288	1.7756103714262288	HNP-006_BSEL_Feeds_D07	JM-05B_Cytiva_feeds_D07
179	328211	HNP-006_BSEL_Feeds_D07 / JM-05B_Cytiva_feeds_D07	O15347;O15347;O54879;O54879;Q32L31;Q32L31	O15347;O54879;Q32L31	0.6877889076456133	0.6877889076456133	0.0057528378674914	0.024887672417692	16	O15347;O54879;Q32L31	HMGB3;Hmgb3;HMGB3	High mobility group protein B3	HMGB3_HUMAN;HMGB3_MOUSE;HMGB3_BOVIN	1	61.081287382244966	1.6108128738224496	HNP-006_BSEL_Feeds_D07	JM-05B_Cytiva_feeds_D07
190	347836	HNP-006_BSEL_Feeds_D07 / JM-05B_Cytiva_feeds_D07	Q14696;Q14696;Q5R6F1;Q5R6F1	Q14696;Q5R6F1	0.8718098302988002	0.8718098302988002	0.0065188636536049	0.0266105313812934	14	Q14696;Q5R6F1	MESD	LRP chaperone MESD	MESD_HUMAN;MESD_PONAB	1	82.99571034777631	1.829957103477763	HNP-006_BSEL_Feeds_D07	JM-05B_Cytiva_feeds_D07
213	373868	HNP-006_BSEL_Feeds_D07 / JM-05B_Cytiva_feeds_D07	Q6ZMY3;Q6ZMY3	Q6ZMY3	1.2716319581398696	1.2716319581398696	0.0076182652976151	0.0289330654791678	16	Q6ZMY3	SPOCD1	SPOC domain-containing protein 1	SPOC1_HUMAN	1	141.43451876171628	2.4143451876171627	HNP-006_BSEL_Feeds_D07	JM-05B_Cytiva_feeds_D07
216	380042	HNP-006_BSEL_Feeds_D07 / JM-05B_Cytiva_feeds_D07	Q8CGF1;Q8CGF1	Q8CGF1	0.7567155581020213	0.7567155581020213	0.0078823817018833	0.0294500891348234	16	Q8CGF1	Arhgap29	Rho GTPase-activating protein 29	RHG29_MOUSE	1	68.9639606469816	1.689639606469816	HNP-006_BSEL_Feeds_D07	JM-05B_Cytiva_feeds_D07
231	394174	HNP-006_BSEL_Feeds_D07 / JM-05B_Cytiva_feeds_D07	Q9QW30;Q9QW30	Q9QW30	0.7898238676246259	0.7898238676246259	0.0085199089660971	0.0306904380879642	16	Q9QW30	Notch2	Neurogenic locus notch homolog protein 2	NOTC2_RAT	1	72.8863380305141	1.728863380305141	HNP-006_BSEL_Feeds_D07	JM-05B_Cytiva_feeds_D07
234	397366	HNP-006_BSEL_Feeds_D07 / JM-05B_Cytiva_feeds_D07	Q7YS54;Q7YS54	Q7YS54	0.6075587778201886	0.6075587778201886	0.0086667620977312	0.0309686465384503	16	Q7YS54	GSDME	Gasdermin-E	GSDME_HORSE	1	52.36787694870593	1.5236787694870593	HNP-006_BSEL_Feeds_D07	JM-05B_Cytiva_feeds_D07
236	399143	HNP-006_BSEL_Feeds_D07 / JM-05B_Cytiva_feeds_D07	Q5XIC0;Q5XIC0	Q5XIC0	1.0279669788301788	1.0279669788301788	0.0087518726318978	0.031133562538934	10	Q5XIC0	Eci2	Enoyl-CoA delta isomerase 2	ECI2_RAT	1	103.91486923446678	2.039148692344668	HNP-006_BSEL_Feeds_D07	JM-05B_Cytiva_feeds_D07
250	417429	HNP-006_BSEL_Feeds_D07 / JM-05B_Cytiva_feeds_D07	P05165;P05165	P05165	0.6485844822634611	0.6485844822634611	0.0096359486168124	0.0327769235357002	16	P05165	PCCA	Propionyl-CoA carboxylase alpha chain, mitochondrial	PCCA_HUMAN	1	56.76293424429131	1.567629342442913	HNP-006_BSEL_Feeds_D07	JM-05B_Cytiva_feeds_D07
251	417732	HNP-006_BSEL_Feeds_D07 / JM-05B_Cytiva_feeds_D07	Q8BVL3;Q8BVL3	Q8BVL3	0.9390459178325924	0.9390459178325924	0.0096490044747657	0.0327975567708133	12	Q8BVL3	Snx17	Sorting nexin-17	SNX17_MOUSE	1	91.72598982105076	1.917259898210508	HNP-006_BSEL_Feeds_D07	JM-05B_Cytiva_feeds_D07
280	452551	HNP-006_BSEL_Feeds_D07 / JM-05B_Cytiva_feeds_D07	Q6P7A2;Q6P7A2	Q6P7A2	0.6075949816764878	0.6075949816764878	0.0114520364724868	0.0359311676270719	16	Q6P7A2	Ube4a	Ubiquitin conjugation factor E4 A	UBE4A_RAT	3	52.37170060774725	1.5237170060774723	HNP-006_BSEL_Feeds_D07	JM-05B_Cytiva_feeds_D07
300	468833	HNP-006_BSEL_Feeds_D07 / JM-05B_Cytiva_feeds_D07	P0DPD9;P0DPD9;P0DPE0;P0DPE0	P0DPD9;P0DPE0	0.7461661536595974	0.7461661536595974	0.0123575151125206	0.0374255569512467	16	P0DPD9;P0DPE0	Eef1akmt4-Ece2;Eef1akmt4	EEF1AKMT4-ECE2 readthrough transcript protein;EEF1A lysine methyltransferase 4	EFCE2_MOUSE;EFMT4_MOUSE	1	67.73295340239575	1.6773295340239576	HNP-006_BSEL_Feeds_D07	JM-05B_Cytiva_feeds_D07
303	469862	HNP-006_BSEL_Feeds_D07 / JM-05B_Cytiva_feeds_D07	Q9GKS9;Q9GKS9;Q9NVP4;Q9NVP4	Q9GKS9;Q9NVP4	0.7543964591890635	0.7543964591890635	0.012415402792959	0.037518650627468	10	Q9GKS9;Q9NVP4	DZANK1	Double zinc ribbon and ankyrin repeat-containing protein 1	DZAN1_MACFA;DZAN1_HUMAN	1	68.69257317086259	1.686925731708626	HNP-006_BSEL_Feeds_D07	JM-05B_Cytiva_feeds_D07
316	477489	HNP-006_BSEL_Feeds_D07 / JM-05B_Cytiva_feeds_D07	Q9CQC7;Q9CQC7	Q9CQC7	0.5886010534146499	0.5886010534146499	0.0128527912309023	0.0382203551832085	14	Q9CQC7	Ndufb4	NADH dehydrogenase [ubiquinone] 1 beta subcomplex subunit 4	NDUB4_MOUSE	1	50.37878533860507	1.5037878533860507	HNP-006_BSEL_Feeds_D07	JM-05B_Cytiva_feeds_D07
318	478596	HNP-006_BSEL_Feeds_D07 / JM-05B_Cytiva_feeds_D07	P48455;P48455	P48455	1.469914269870127	1.469914269870127	0.0129185869829622	0.0383267220437792	16	P48455	Ppp3cc	Serine/threonine-protein phosphatase 2B catalytic subunit gamma isoform	PP2BC_MOUSE	1	177.00543247368884	2.7700543247368885	HNP-006_BSEL_Feeds_D07	JM-05B_Cytiva_feeds_D07
324	485001	HNP-006_BSEL_Feeds_D07 / JM-05B_Cytiva_feeds_D07	A1A5P2;A1A5P2;Q15050;Q15050;Q9CYH6;Q9CYH6	A1A5P2;Q15050;Q9CYH6	0.8648664679377922	0.8648664679377922	0.0132978945218436	0.0389310483642282	16	A1A5P2;Q15050;Q9CYH6	Rrs1;RRS1;Rrs1	Ribosome biogenesis regulatory protein homolog	RRS1_RAT;RRS1_HUMAN;RRS1_MOUSE	1	82.11710965713999	1.8211710965714	HNP-006_BSEL_Feeds_D07	JM-05B_Cytiva_feeds_D07
339	498893	HNP-006_BSEL_Feeds_D07 / JM-05B_Cytiva_feeds_D07	A5PKI3;A5PKI3;Q810F4;Q810F4;Q91VU0;Q91VU0;Q92520;Q92520	A5PKI3;Q810F4;Q91VU0;Q92520	1.2488161359564929	1.2488161359564929	0.0141357870333171	0.0402317440919973	6	A5PKI3;Q810F4;Q91VU0;Q92520	FAM3C;Fam3c;Fam3c;FAM3C	Protein FAM3C	FAM3C_BOVIN;FAM3C_RAT;FAM3C_MOUSE;FAM3C_HUMAN	1	137.64633228176262	2.376463322817626	HNP-006_BSEL_Feeds_D07	JM-05B_Cytiva_feeds_D07
341	499833	HNP-006_BSEL_Feeds_D07 / JM-05B_Cytiva_feeds_D07	Q56A08;Q56A08;Q92917;Q92917	Q56A08;Q92917	0.792897111426148	0.792897111426148	0.0141962052131472	0.0403275399741573	16	Q56A08;Q92917	Gpkow;GPKOW	G-patch domain and KOW motifs-containing protein	GPKOW_MOUSE;GPKOW_HUMAN	1	73.25501482453363	1.7325501482453365	HNP-006_BSEL_Feeds_D07	JM-05B_Cytiva_feeds_D07
353	508217	HNP-006_BSEL_Feeds_D07 / JM-05B_Cytiva_feeds_D07	Q9H6R7;Q9H6R7	Q9H6R7	0.9774855023689974	0.9774855023689974	0.0147113151368624	0.0411015881771221	14	Q9H6R7	WDCP	WD repeat and coiled-coil-containing protein	WDCP_HUMAN	1	96.90305598029587	1.969030559802959	HNP-006_BSEL_Feeds_D07	JM-05B_Cytiva_feeds_D07
386	538985	HNP-006_BSEL_Feeds_D07 / JM-05B_Cytiva_feeds_D07	Q4AEE3;Q4AEE3	Q4AEE3	1.0879215399544235	1.0879215399544235	0.0167123109172763	0.0440267035633927	16	Q4AEE3	DNASE1	Deoxyribonuclease-1	DNAS1_HORSE	1	112.56757420600609	2.1256757420600607	HNP-006_BSEL_Feeds_D07	JM-05B_Cytiva_feeds_D07
387	540573	HNP-006_BSEL_Feeds_D07 / JM-05B_Cytiva_feeds_D07	Q96RR1;Q96RR1	Q96RR1	0.7575603430464968	0.7575603430464968	0.016821504850986	0.0441841840245838	12	Q96RR1	TWNK	Twinkle mtDNA helicase	PEO1_HUMAN	1	69.06292820778957	1.6906292820778956	HNP-006_BSEL_Feeds_D07	JM-05B_Cytiva_feeds_D07
388	541493	HNP-006_BSEL_Feeds_D07 / JM-05B_Cytiva_feeds_D07	Q91YJ2;Q91YJ2	Q91YJ2	1.1409648084761512	1.1409648084761512	0.016887466584704	0.044282042283178	14	Q91YJ2	Snx4	Sorting nexin-4	SNX4_MOUSE	1	120.52845321844612	2.205284532184461	HNP-006_BSEL_Feeds_D07	JM-05B_Cytiva_feeds_D07
393	545186	HNP-006_BSEL_Feeds_D07 / JM-05B_Cytiva_feeds_D07	Q9D0M0;Q9D0M0	Q9D0M0	0.6404258075013133	0.6404258075013133	0.0171326704371097	0.0446207346989403	16	Q9D0M0	Exosc7	Exosome complex exonuclease RRP42	EXOS7_MOUSE	1	55.87891637977642	1.5587891637977642	HNP-006_BSEL_Feeds_D07	JM-05B_Cytiva_feeds_D07
421	574731	HNP-006_BSEL_Feeds_D07 / JM-05B_Cytiva_feeds_D07	Q5EBG8;Q5EBG8;Q9BV19;Q9BV19	Q5EBG8;Q9BV19	0.9016082809920888	0.9016082809920888	0.0191877410141254	0.0474039860082414	8	Q5EBG8;Q9BV19	;C1orf50	Uncharacterized protein C1orf50 homolog;Uncharacterized protein C1orf50	CA050_MOUSE;CA050_HUMAN	1	86.81473875257608	1.8681473875257608	HNP-006_BSEL_Feeds_D07	JM-05B_Cytiva_feeds_D07
