## Supplementary material for "Fatty Acid β-oxidation and Ferroptosis Define a Survival-Productivity Trade Off in CHO fed-Batch Bioreactors": JM-05B_Cytiva_feeds_D10_vs_HNP-006_BSEL_Feeds_D10_DOWNREGULATED.tsv

	Unnamed: 0	Comparison (group1/group2)	Group	ProteinGroups	AVG Log2 Ratio	Absolute AVG Log2 Ratio	Pvalue	Qvalue	# of Ratios	UniProtIds	Genes	ProteinDescriptions	ProteinNames	# Unique Total Peptides	% Change	Ratio	Condition Numerator	Condition Denominator	GO Cellular Component	GO Molecular Function	GO Biological Process
18	110237	HNP-006_BSEL_Feeds_D10 / JM-05B_Cytiva_feeds_D10	Q9ERN0;Q9ERN0	Q9ERN0	-0.9912719385265292	0.9912719385265292	0.0005136007914143	0.0066153298910329	10	Q9ERN0	Scamp2	Secretory carrier-associated membrane protein 2	SCAM2_MOUSE	1	-49.69659158044036	0.5030340841955964	HNP-006_BSEL_Feeds_D10	JM-05B_Cytiva_feeds_D10
21	127260	HNP-006_BSEL_Feeds_D10 / JM-05B_Cytiva_feeds_D10	P97314;P97314;Q16527;Q16527;Q32LE9;Q32LE9;Q62908;Q62908	P97314;Q16527;Q32LE9;Q62908	-0.961498517588982	0.961498517588982	0.0007121808316022	0.0079460646893421	12	P97314;Q16527;Q32LE9;Q62908	Csrp2;CSRP2;CSRP2;Csrp2	Cysteine and glycine-rich protein 2	CSRP2_MOUSE;CSRP2_HUMAN;CSRP2_BOVIN;CSRP2_RAT	3	-48.64767569059393	0.5135232430940607	HNP-006_BSEL_Feeds_D10	JM-05B_Cytiva_feeds_D10
27	139095	HNP-006_BSEL_Feeds_D10 / JM-05B_Cytiva_feeds_D10	Q62283;Q62283	Q62283	-1.3637629003858855	1.3637629003858855	0.0008722739053383	0.0089043640805888	12	Q62283	Tspan7	Tetraspanin-7	TSN7_MOUSE	1	-61.14325117588667	0.3885674882411333	HNP-006_BSEL_Feeds_D10	JM-05B_Cytiva_feeds_D10
30	142482	HNP-006_BSEL_Feeds_D10 / JM-05B_Cytiva_feeds_D10	O60763;O60763	O60763	-0.6019417821374446	0.6019417821374446	0.0009203686256662	0.0091718280134909	14	O60763	USO1	General vesicular transport factor p115	USO1_HUMAN	1	-34.11334370663707	0.6588665629336293	HNP-006_BSEL_Feeds_D10	JM-05B_Cytiva_feeds_D10
41	182331	HNP-006_BSEL_Feeds_D10 / JM-05B_Cytiva_feeds_D10	O35386;O35386	O35386	-0.848171771770722	0.848171771770722	0.0015891882158267	0.0123756947177456	14	O35386	Phyh	Phytanoyl-CoA dioxygenase, peroxisomal	PAHX_MOUSE	2	-44.4511777769988	0.5554882222300119	HNP-006_BSEL_Feeds_D10	JM-05B_Cytiva_feeds_D10
45	192413	HNP-006_BSEL_Feeds_D10 / JM-05B_Cytiva_feeds_D10	P13591;P13591	P13591	-1.539884060235204	1.539884060235204	0.0017919560969186	0.0132234746672695	12	P13591	NCAM1	Neural cell adhesion molecule 1	NCAM1_HUMAN	1	-65.60869085773842	0.3439130914226157	HNP-006_BSEL_Feeds_D10	JM-05B_Cytiva_feeds_D10
72	273364	HNP-006_BSEL_Feeds_D10 / JM-05B_Cytiva_feeds_D10	O77735;O77735;P56603;P56603;Q8K021;Q8K021	O77735;P56603;Q8K021	-0.942578198182862	0.942578198182862	0.0038701644269917	0.0201019088834387	14	O77735;P56603;Q8K021	SCAMP1;Scamp1;Scamp1	Secretory carrier-associated membrane protein 1	SCAM1_PIG;SCAM1_RAT;SCAM1_MOUSE	2	-47.969776782592376	0.5203022321740762	HNP-006_BSEL_Feeds_D10	JM-05B_Cytiva_feeds_D10
74	276209	HNP-006_BSEL_Feeds_D10 / JM-05B_Cytiva_feeds_D10	Q8VHS6;Q8VHS6	Q8VHS6	-0.9680705343727496	0.9680705343727496	0.0039591675924437	0.020352681460395	12	Q8VHS6	Asb15	Ankyrin repeat and SOCS box protein 15	ASB15_MOUSE	1	-48.88107277081716	0.5111892722918284	HNP-006_BSEL_Feeds_D10	JM-05B_Cytiva_feeds_D10
97	319467	HNP-006_BSEL_Feeds_D10 / JM-05B_Cytiva_feeds_D10	P35269;P35269;Q3THK3;Q3THK3;Q5EA53;Q5EA53;Q6AY96;Q6AY96	P35269;Q3THK3;Q5EA53;Q6AY96	-1.7721161500471674	1.7721161500471674	0.0054300199349127	0.0241340300484327	12	P35269;Q3THK3;Q5EA53;Q6AY96	GTF2F1;Gtf2f1;GTF2F1;Gtf2f1	General transcription factor IIF subunit 1	T2FA_HUMAN;T2FA_MOUSE;T2FA_BOVIN;T2FA_RAT	2	-70.72210270092675	0.2927789729907324	HNP-006_BSEL_Feeds_D10	JM-05B_Cytiva_feeds_D10
109	335690	HNP-006_BSEL_Feeds_D10 / JM-05B_Cytiva_feeds_D10	Q16822;Q16822	Q16822	-1.0459986226507891	1.0459986226507891	0.0060412664203056	0.0255531351109734	10	Q16822	PCK2	Phosphoenolpyruvate carboxykinase [GTP], mitochondrial	PCKGM_HUMAN	1	-51.56904430138015	0.4843095569861985	HNP-006_BSEL_Feeds_D10	JM-05B_Cytiva_feeds_D10
125	370276	HNP-006_BSEL_Feeds_D10 / JM-05B_Cytiva_feeds_D10	Q8CIT9;Q8CIT9	Q8CIT9	-0.8680514353473476	0.8680514353473476	0.0074606704596453	0.0286092184827582	14	Q8CIT9	Sbsn	Suprabasin	SBSN_MOUSE	2	-45.21136505142304	0.5478863494857695	HNP-006_BSEL_Feeds_D10	JM-05B_Cytiva_feeds_D10
171	455742	HNP-006_BSEL_Feeds_D10 / JM-05B_Cytiva_feeds_D10	A6QP01;A6QP01;P62341;P62341;P62342;P62342;Q1H5H1;Q1H5H1	A6QP01;P62341;P62342;Q1H5H1	-1.0509223189967427	1.0509223189967427	0.0116247893253451	0.0362175253041785	10	A6QP01;P62341;P62342;Q1H5H1	SELENOT;SELENOT;Selenot;Selenot	Thioredoxin reductase-like selenoprotein T	SELT_BOVIN;SELT_HUMAN;SELT_MOUSE;SELT_RAT	2	-51.734049976783815	0.4826595002321618	HNP-006_BSEL_Feeds_D10	JM-05B_Cytiva_feeds_D10
177	460135	HNP-006_BSEL_Feeds_D10 / JM-05B_Cytiva_feeds_D10	Q3SZ12;Q3SZ12;Q5RF04;Q5RF04;Q6P6G7;Q6P6G7;Q99L28;Q99L28;Q9UHA3;Q9UHA3	Q3SZ12;Q5RF04;Q6P6G7;Q99L28;Q9UHA3	-0.8442063209031424	0.8442063209031424	0.0118688761546314	0.0366252445238124	10	Q3SZ12;Q5RF04;Q6P6G7;Q99L28;Q9UHA3	RSL24D1;RSL24D1;Rsl24d1;Rsl24d1;RSL24D1	Probable ribosome biogenesis protein RLP24	RLP24_BOVIN;RLP24_PONAB;RLP24_RAT;RLP24_MOUSE;RLP24_HUMAN	1	-44.29828397298201	0.5570171602701799	HNP-006_BSEL_Feeds_D10	JM-05B_Cytiva_feeds_D10
187	474758	HNP-006_BSEL_Feeds_D10 / JM-05B_Cytiva_feeds_D10	P13221;P13221	P13221	-0.920211118573866	0.920211118573866	0.0126946301027854	0.0379667224703372	14	P13221	Got1	Aspartate aminotransferase, cytoplasmic	AATC_RAT	1	-47.15683140858358	0.5284316859141642	HNP-006_BSEL_Feeds_D10	JM-05B_Cytiva_feeds_D10
202	498335	HNP-006_BSEL_Feeds_D10 / JM-05B_Cytiva_feeds_D10	Q8VI04;Q8VI04	Q8VI04	-0.5946217180640159	0.5946217180640159	0.0141013486730071	0.040178710544998	14	Q8VI04	Asrgl1	Isoaspartyl peptidase/L-asparaginase	ASGL1_RAT	2	-33.77819306376742	0.6622180693623259	HNP-006_BSEL_Feeds_D10	JM-05B_Cytiva_feeds_D10
235	549346	HNP-006_BSEL_Feeds_D10 / JM-05B_Cytiva_feeds_D10	Q32PG3;Q32PG3;Q4R2Z6;Q4R2Z6;Q5RAW8;Q5RAW8;Q8BH57;Q8BH57;Q8TAF3;Q8TAF3	Q32PG3;Q4R2Z6;Q5RAW8;Q8BH57;Q8TAF3	-0.7907608528211795	0.7907608528211795	0.0174101910946459	0.0449999827339371	12	Q32PG3;Q4R2Z6;Q5RAW8;Q8BH57;Q8TAF3	WDR48;WDR48;WDR48;Wdr48;WDR48	WD repeat-containing protein 48	WDR48_BOVIN;WDR48_MACFA;WDR48_PONAB;WDR48_MOUSE;WDR48_HUMAN	2	-42.19608364684608	0.5780391635315392	HNP-006_BSEL_Feeds_D10	JM-05B_Cytiva_feeds_D10
253	568659	HNP-006_BSEL_Feeds_D10 / JM-05B_Cytiva_feeds_D10	P04117;P04117;P70623;P70623;Q99P60;Q99P60	P04117;P70623;Q99P60	-0.718648546187942	0.718648546187942	0.018757464356155	0.046835820185587	14	P04117;P70623;Q99P60	Fabp4;Fabp4;FABP4	Fatty acid-binding protein, adipocyte;Fatty acid-binding protein, adipocyte;Fatty acid-binding protein, adipocyte	FABP4_MOUSE;FABP4_RAT;FABP4_ICTTR	7	-39.23335889373808	0.6076664110626192	HNP-006_BSEL_Feeds_D10	JM-05B_Cytiva_feeds_D10
