## Supplementary material for "Fatty Acid β-oxidation and Ferroptosis Define a Survival-Productivity Trade Off in CHO fed-Batch Bioreactors": JM-05B_Cytiva_feeds_D10_vs_HNP-006_BSEL_Feeds_D10_UPREGULATED.tsv

	Unnamed: 0	Comparison (group1/group2)	Group	ProteinGroups	AVG Log2 Ratio	Absolute AVG Log2 Ratio	Pvalue	Qvalue	# of Ratios	UniProtIds	Genes	ProteinDescriptions	ProteinNames	# Unique Total Peptides	% Change	Ratio	Condition Numerator	Condition Denominator	GO Cellular Component	GO Molecular Function	GO Biological Process
0	18220	HNP-006_BSEL_Feeds_D10 / JM-05B_Cytiva_feeds_D10	P05982;P05982	P05982	0.7849738312263655	0.7849738312263655	7.176517457020392e-06	0.0005592405896596	12	P05982	Nqo1	NAD(P)H dehydrogenase [quinone] 1	NQO1_RAT	1	72.30610648604348	1.7230610648604348	HNP-006_BSEL_Feeds_D10	JM-05B_Cytiva_feeds_D10
3	37942	HNP-006_BSEL_Feeds_D10 / JM-05B_Cytiva_feeds_D10	P52292;P52292	P52292	0.7225511084766557	0.7225511084766557	4.264694564656463e-05	0.0015959249885685	14	P52292	KPNA2	Importin subunit alpha-1	IMA1_HUMAN	1	65.00973128381571	1.650097312838157	HNP-006_BSEL_Feeds_D10	JM-05B_Cytiva_feeds_D10
4	42196	HNP-006_BSEL_Feeds_D10 / JM-05B_Cytiva_feeds_D10	Q8BWT5;Q8BWT5	Q8BWT5	0.5923969240786764	0.5923969240786764	5.469869116899764e-05	0.0018405707086635	14	Q8BWT5	Dip2a	Disco-interacting protein 2 homolog A	DIP2A_MOUSE	1	50.77496748515755	1.5077496748515755	HNP-006_BSEL_Feeds_D10	JM-05B_Cytiva_feeds_D10
6	48123	HNP-006_BSEL_Feeds_D10 / JM-05B_Cytiva_feeds_D10	Q7TPK6;Q7TPK6;Q80UE6;Q80UE6	Q7TPK6;Q80UE6	0.9653281963866368	0.9653281963866368	7.464306487482415e-05	0.0022025610105408	14	Q7TPK6;Q80UE6	Wnk4	Serine/threonine-protein kinase WNK4	WNK4_RAT;WNK4_MOUSE	1	95.25076438742197	1.95250764387422	HNP-006_BSEL_Feeds_D10	JM-05B_Cytiva_feeds_D10
7	50118	HNP-006_BSEL_Feeds_D10 / JM-05B_Cytiva_feeds_D10	Q3ZBJ3;Q3ZBJ3	Q3ZBJ3	1.959572683723676	1.959572683723676	8.213200846497708e-05	0.0023268436033321	10	Q3ZBJ3	FXYD7	FXYD domain-containing ion transport regulator 7	FXYD7_BOVIN	1	288.94675856669545	3.8894675856669534	HNP-006_BSEL_Feeds_D10	JM-05B_Cytiva_feeds_D10
9	56114	HNP-006_BSEL_Feeds_D10 / JM-05B_Cytiva_feeds_D10	P02804;P02804	P02804	1.1941306777202807	1.1941306777202807	0.000106893832638	0.0027047730406323	14	P02804	MT1	Metallothionein-1	MT1_CRIGR	1	128.80691877966206	2.2880691877966206	HNP-006_BSEL_Feeds_D10	JM-05B_Cytiva_feeds_D10
10	57580	HNP-006_BSEL_Feeds_D10 / JM-05B_Cytiva_feeds_D10	Q9R1Z8;Q9R1Z8	Q9R1Z8	0.8072168911516758	0.8072168911516758	0.0001134237880852	0.0027969331872424	14	Q9R1Z8	Sorbs3	Vinexin	VINEX_MOUSE	2	74.98325754761296	1.7498325754761297	HNP-006_BSEL_Feeds_D10	JM-05B_Cytiva_feeds_D10
14	82143	HNP-006_BSEL_Feeds_D10 / JM-05B_Cytiva_feeds_D10	O15347;O15347;O54879;O54879;Q32L31;Q32L31	O15347;O54879;Q32L31	1.2586459401503216	1.2586459401503216	0.0002597448177758	0.0044898123693793	14	O15347;O54879;Q32L31	HMGB3;Hmgb3;HMGB3	High mobility group protein B3	HMGB3_HUMAN;HMGB3_MOUSE;HMGB3_BOVIN	1	139.27106459138548	2.392710645913855	HNP-006_BSEL_Feeds_D10	JM-05B_Cytiva_feeds_D10
15	96245	HNP-006_BSEL_Feeds_D10 / JM-05B_Cytiva_feeds_D10	Q2KJ32;Q2KJ32	Q2KJ32	1.087402348077224	1.087402348077224	0.0003757272935695	0.0055430828322346	14	Q2KJ32	SELENBP1	Methanethiol oxidase	SBP1_BOVIN	5	112.49108991892167	2.1249108991892167	HNP-006_BSEL_Feeds_D10	JM-05B_Cytiva_feeds_D10
19	121605	HNP-006_BSEL_Feeds_D10 / JM-05B_Cytiva_feeds_D10	P35571;P35571	P35571	0.7953171507066374	0.7953171507066374	0.0006426853430494	0.0075040925629704	12	P35571	Gpd2	Glycerol-3-phosphate dehydrogenase, mitochondrial	GPDM_RAT	1	73.54588419663142	1.7354588419663142	HNP-006_BSEL_Feeds_D10	JM-05B_Cytiva_feeds_D10
23	129353	HNP-006_BSEL_Feeds_D10 / JM-05B_Cytiva_feeds_D10	O54694;O54694;P97363;P97363;Q3B7D2;Q3B7D2	O54694;P97363;Q3B7D2	1.5518065693487508	1.5518065693487508	0.0007388986346612	0.0081109305123635	12	O54694;P97363;Q3B7D2	SPTLC2;Sptlc2;Sptlc2	Serine palmitoyltransferase 2	SPTC2_CRIGR;SPTC2_MOUSE;SPTC2_RAT	1	193.18403988542903	2.9318403988542907	HNP-006_BSEL_Feeds_D10	JM-05B_Cytiva_feeds_D10
24	131428	HNP-006_BSEL_Feeds_D10 / JM-05B_Cytiva_feeds_D10	Q4R574;Q4R574;Q58CS7;Q58CS7;Q5RAU5;Q5RAU5	Q4R574;Q58CS7;Q5RAU5	0.8045221432379742	0.8045221432379742	0.0007663297248489	0.0082789561149318	14	Q4R574;Q58CS7;Q5RAU5	CHMP3	Charged multivesicular body protein 3	CHMP3_MACFA;CHMP3_BOVIN;CHMP3_PONAB	1	74.65671891800301	1.74656718918003	HNP-006_BSEL_Feeds_D10	JM-05B_Cytiva_feeds_D10
26	137702	HNP-006_BSEL_Feeds_D10 / JM-05B_Cytiva_feeds_D10	P11116;P11116	P11116	1.6391309674201255	1.6391309674201255	0.0008514370640198	0.0087793010818371	10	P11116	LGALS1	Galectin-1	LEG1_BOVIN	2	211.4781510337512	3.114781510337512	HNP-006_BSEL_Feeds_D10	JM-05B_Cytiva_feeds_D10
29	139907	HNP-006_BSEL_Feeds_D10 / JM-05B_Cytiva_feeds_D10	Q9EQS5;Q9EQS5	Q9EQS5	0.6965562428502211	0.6965562428502211	0.0008839732466908	0.008971385466485	14	Q9EQS5	Sc5d	Lathosterol oxidase	SC5D_RAT	1	62.06316745938945	1.6206316745938945	HNP-006_BSEL_Feeds_D10	JM-05B_Cytiva_feeds_D10
34	152512	HNP-006_BSEL_Feeds_D10 / JM-05B_Cytiva_feeds_D10	Q8BT07;Q8BT07	Q8BT07	0.6072206390080778	0.6072206390080778	0.0010697004752362	0.0099589252416976	14	Q8BT07	Cep55	Centrosomal protein of 55 kDa	CEP55_MOUSE	2	52.33216915591253	1.5233216915591252	HNP-006_BSEL_Feeds_D10	JM-05B_Cytiva_feeds_D10
37	165123	HNP-006_BSEL_Feeds_D10 / JM-05B_Cytiva_feeds_D10	O97680;O97680;P10599;P10599;P29451;P29451;P82460;P82460;Q5R9M3;Q5R9M3;Q9BDJ3;Q9BDJ3	O97680;P10599;P29451;P82460;Q5R9M3;Q9BDJ3	1.646726269868756	1.646726269868756	0.0012740453704056	0.0109554878837502	12	O97680;P10599;P29451;P82460;Q5R9M3;Q9BDJ3	TXN	Thioredoxin	THIO_BOVIN;THIO_HUMAN;THIO_MACMU;THIO_PIG;THIO_PONAB;THIO_CALJA	1	213.122302521935	3.13122302521935	HNP-006_BSEL_Feeds_D10	JM-05B_Cytiva_feeds_D10
39	175401	HNP-006_BSEL_Feeds_D10 / JM-05B_Cytiva_feeds_D10	O75170;O75170	O75170	0.7955845367678838	0.7955845367678838	0.0014579731281535	0.0118023890913811	14	O75170	PPP6R2	Serine/threonine-protein phosphatase 6 regulatory subunit 2	PP6R2_HUMAN	1	73.57805180624948	1.7357805180624948	HNP-006_BSEL_Feeds_D10	JM-05B_Cytiva_feeds_D10
44	191648	HNP-006_BSEL_Feeds_D10 / JM-05B_Cytiva_feeds_D10	P30115;P30115	P30115	0.7539508604085857	0.7539508604085857	0.0017760723844562	0.0131586194104765	14	P30115	Gsta3	Glutathione S-transferase A3	GSTA3_MOUSE	5	68.64047789406666	1.6864047789406666	HNP-006_BSEL_Feeds_D10	JM-05B_Cytiva_feeds_D10
46	193184	HNP-006_BSEL_Feeds_D10 / JM-05B_Cytiva_feeds_D10	Q9EQV6;Q9EQV6	Q9EQV6	0.707205366032954	0.707205366032954	0.0018077997325504	0.0132872180792967	14	Q9EQV6	Tpp1	Tripeptidyl-peptidase 1	TPP1_RAT	4	63.26384800314002	1.6326384800314002	HNP-006_BSEL_Feeds_D10	JM-05B_Cytiva_feeds_D10
48	199729	HNP-006_BSEL_Feeds_D10 / JM-05B_Cytiva_feeds_D10	O70524;O70524;Q32LC9;Q32LC9;Q5R9D9;Q5R9D9;Q922H9;Q922H9;Q9Y3S2;Q9Y3S2	O70524;Q32LC9;Q5R9D9;Q922H9;Q9Y3S2	1.0755278976174636	1.0755278976174636	0.0019483354404544	0.0138508866731603	14	O70524;Q32LC9;Q5R9D9;Q922H9;Q9Y3S2	ZNF330;ZNF330;ZNF330;Znf330;ZNF330	Zinc finger protein 330	ZN330_CRIGR;ZN330_BOVIN;ZN330_PONAB;ZN330_MOUSE;ZN330_HUMAN	1	110.74930852052908	2.1074930852052907	HNP-006_BSEL_Feeds_D10	JM-05B_Cytiva_feeds_D10
49	206058	HNP-006_BSEL_Feeds_D10 / JM-05B_Cytiva_feeds_D10	Q5U317;Q5U317;Q9D824;Q9D824	Q5U317;Q9D824	0.8125947091477226	0.8125947091477226	0.0020875366232353	0.0143846620446502	14	Q5U317;Q9D824	Fip1l1	Pre-mRNA 3'-end-processing factor FIP1	FIP1_RAT;FIP1_MOUSE	1	75.63674575084303	1.7563674575084305	HNP-006_BSEL_Feeds_D10	JM-05B_Cytiva_feeds_D10
52	216131	HNP-006_BSEL_Feeds_D10 / JM-05B_Cytiva_feeds_D10	P09768;P09768	P09768	0.7622579023096011	0.7622579023096011	0.0023224783227524	0.015257723638885	10	P09768	TK1	Thymidine kinase, cytosolic	KITH_CRIGR	2	69.61431119325312	1.6961431119325312	HNP-006_BSEL_Feeds_D10	JM-05B_Cytiva_feeds_D10
55	228842	HNP-006_BSEL_Feeds_D10 / JM-05B_Cytiva_feeds_D10	P29389;P29389	P29389	0.7676878210849942	0.7676878210849942	0.0026311820832465	0.0163255834841319	14	P29389	FTH1	Ferritin heavy chain	FRIH_CRIGR	12	70.25389701495999	1.7025389701496	HNP-006_BSEL_Feeds_D10	JM-05B_Cytiva_feeds_D10
60	243618	HNP-006_BSEL_Feeds_D10 / JM-05B_Cytiva_feeds_D10	P35763;P35763	P35763	1.4964360630127107	1.4964360630127107	0.0030127997241001	0.0175596397530182	12	P35763	Prf1	Perforin-1	PERF_RAT	1	182.14485914360176	2.8214485914360177	HNP-006_BSEL_Feeds_D10	JM-05B_Cytiva_feeds_D10
69	268519	HNP-006_BSEL_Feeds_D10 / JM-05B_Cytiva_feeds_D10	A1XQV4;A1XQV4;P06753;P06753;P21107;P21107;Q5KR47;Q5KR47	A1XQV4;P06753;P21107;Q5KR47	0.6426812606737475	0.6426812606737475	0.0037209608610688	0.0196759138833528	14	A1XQV4;P06753;P21107;Q5KR47	TPM3;TPM3;Tpm3;TPM3	Tropomyosin alpha-3 chain	TPM3_PIG;TPM3_HUMAN;TPM3_MOUSE;TPM3_BOVIN	4	56.122801990467394	1.561228019904674	HNP-006_BSEL_Feeds_D10	JM-05B_Cytiva_feeds_D10
70	271734	HNP-006_BSEL_Feeds_D10 / JM-05B_Cytiva_feeds_D10	Q13685;Q13685;Q3SZK1;Q3SZK1;Q5RCG7;Q5RCG7;Q7YR70;Q7YR70	Q13685;Q3SZK1;Q5RCG7;Q7YR70	0.7661352041896045	0.7661352041896045	0.0038209292495257	0.0199653948858521	14	Q13685;Q3SZK1;Q5RCG7;Q7YR70	AAMP	Angio-associated migratory cell protein	AAMP_HUMAN;AAMP_BOVIN;AAMP_PONAB;AAMP_CANLF	1	70.07076968677734	1.7007076968677737	HNP-006_BSEL_Feeds_D10	JM-05B_Cytiva_feeds_D10
71	272548	HNP-006_BSEL_Feeds_D10 / JM-05B_Cytiva_feeds_D10	Q06335;Q06335	Q06335	1.116863482845616	1.116863482845616	0.003844746013057	0.0200299658940141	12	Q06335	Aplp2	Amyloid beta precursor like protein 2	APLP2_MOUSE	1	116.87495868353092	2.1687495868353093	HNP-006_BSEL_Feeds_D10	JM-05B_Cytiva_feeds_D10
73	275301	HNP-006_BSEL_Feeds_D10 / JM-05B_Cytiva_feeds_D10	P00390;P00390	P00390	0.6652412285430779	0.6652412285430779	0.0039302535940994	0.0202702974099026	14	P00390	GSR	Glutathione reductase, mitochondrial	GSHR_HUMAN	1	58.58334133177112	1.5858334133177112	HNP-006_BSEL_Feeds_D10	JM-05B_Cytiva_feeds_D10
76	278654	HNP-006_BSEL_Feeds_D10 / JM-05B_Cytiva_feeds_D10	Q5RD64;Q5RD64;Q9CPW0;Q9CPW0;Q9UHC6;Q9UHC6	Q5RD64;Q9CPW0;Q9UHC6	1.5501680101895106	1.5501680101895106	0.0040368360097989	0.0205701137724754	12	Q5RD64;Q9CPW0;Q9UHC6	CNTNAP2;Cntnap2;CNTNAP2	Contactin-associated protein-like 2	CNTP2_PONAB;CNTP2_MOUSE;CNTP2_HUMAN	1	192.8512414258132	2.928512414258132	HNP-006_BSEL_Feeds_D10	JM-05B_Cytiva_feeds_D10
77	278710	HNP-006_BSEL_Feeds_D10 / JM-05B_Cytiva_feeds_D10	P07214;P07214;P16975;P16975	P07214;P16975	0.8127553568117009	0.8127553568117009	0.0040390929988834	0.0205772289968053	14	P07214;P16975	Sparc	SPARC	SPRC_MOUSE;SPRC_RAT	7	75.65630442617805	1.7565630442617806	HNP-006_BSEL_Feeds_D10	JM-05B_Cytiva_feeds_D10
79	280765	HNP-006_BSEL_Feeds_D10 / JM-05B_Cytiva_feeds_D10	Q13257;Q13257;Q9Z1B5;Q9Z1B5	Q13257;Q9Z1B5	1.2486788256268506	1.2486788256268506	0.0041046453529517	0.0207580057445726	14	Q13257;Q9Z1B5	MAD2L1;Mad2l1	Mitotic spindle assembly checkpoint protein MAD2A	MD2L1_HUMAN;MD2L1_MOUSE	1	137.62371506711517	2.376237150671152	HNP-006_BSEL_Feeds_D10	JM-05B_Cytiva_feeds_D10
83	288635	HNP-006_BSEL_Feeds_D10 / JM-05B_Cytiva_feeds_D10	Q8NEV4;Q8NEV4	Q8NEV4	0.6856006863964742	0.6856006863964742	0.0043586646443979	0.0214417439655878	14	Q8NEV4	MYO3A	Myosin-IIIa	MYO3A_HUMAN	1	60.83715102203278	1.6083715102203278	HNP-006_BSEL_Feeds_D10	JM-05B_Cytiva_feeds_D10
89	308170	HNP-006_BSEL_Feeds_D10 / JM-05B_Cytiva_feeds_D10	P39951;P39951	P39951	0.7136038947272442	0.7136038947272442	0.0050265363842387	0.0231597683069069	14	P39951	Cdk1	Cyclin-dependent kinase 1	CDK1_RAT	13	63.98955120910279	1.639895512091028	HNP-006_BSEL_Feeds_D10	JM-05B_Cytiva_feeds_D10
90	309531	HNP-006_BSEL_Feeds_D10 / JM-05B_Cytiva_feeds_D10	P52556;P52556	P52556	0.6404803659505891	0.6404803659505891	0.005074984018937	0.0232798183179101	12	P52556	BLVRB	Flavin reductase (NADPH)	BLVRB_BOVIN	2	55.88481136972314	1.5588481136972314	HNP-006_BSEL_Feeds_D10	JM-05B_Cytiva_feeds_D10
92	313249	HNP-006_BSEL_Feeds_D10 / JM-05B_Cytiva_feeds_D10	P54276;P54276	P54276	1.0067363202946282	1.0067363202946282	0.0052031322383398	0.0235845139592119	12	P54276	Msh6	DNA mismatch repair protein Msh6	MSH6_MOUSE	1	100.93603588140748	2.009360358814075	HNP-006_BSEL_Feeds_D10	JM-05B_Cytiva_feeds_D10
94	314481	HNP-006_BSEL_Feeds_D10 / JM-05B_Cytiva_feeds_D10	B0BNM9;B0BNM9;Q9JL62;Q9JL62	B0BNM9;Q9JL62	0.8216526339171388	0.8216526339171388	0.0052473035972796	0.0236917721305836	12	B0BNM9;Q9JL62	GLTP;Gltp	Glycolipid transfer protein	GLTP_RAT;GLTP_MOUSE	1	76.74294566132396	1.7674294566132396	HNP-006_BSEL_Feeds_D10	JM-05B_Cytiva_feeds_D10
96	316998	HNP-006_BSEL_Feeds_D10 / JM-05B_Cytiva_feeds_D10	Q9MZY0;Q9MZY0	Q9MZY0	0.7413261583803051	0.7413261583803051	0.0053380135679697	0.0239099643504652	14	Q9MZY0	CYP2E1	Cytochrome P450 2E1	CP2E1_CANLF	1	67.17118086466456	1.6717118086466456	HNP-006_BSEL_Feeds_D10	JM-05B_Cytiva_feeds_D10
100	324876	HNP-006_BSEL_Feeds_D10 / JM-05B_Cytiva_feeds_D10	O08739;O08739;Q01432;Q01432	O08739;Q01432	0.6676657024718314	0.6676657024718314	0.0056296522840845	0.0246049031507653	12	O08739;Q01432	Ampd3;AMPD3	AMP deaminase 3	AMPD3_MOUSE;AMPD3_HUMAN	1	58.850067431440834	1.5885006743144083	HNP-006_BSEL_Feeds_D10	JM-05B_Cytiva_feeds_D10
102	328562	HNP-006_BSEL_Feeds_D10 / JM-05B_Cytiva_feeds_D10	Q64605;Q64605	Q64605	0.8204325153215614	0.8204325153215614	0.0057658937580506	0.0249175379311384	12	Q64605	Ptprs	Receptor-type tyrosine-protein phosphatase S	PTPRS_RAT	1	76.59353349492707	1.7659353349492708	HNP-006_BSEL_Feeds_D10	JM-05B_Cytiva_feeds_D10
108	335027	HNP-006_BSEL_Feeds_D10 / JM-05B_Cytiva_feeds_D10	Q9D4D4;Q9D4D4	Q9D4D4	0.811313842015571	0.811313842015571	0.0060155494263219	0.0254947867354515	14	Q9D4D4	Tktl2	Transketolase-like protein 2	TKTL2_MOUSE	1	75.48087947855836	1.7548087947855835	HNP-006_BSEL_Feeds_D10	JM-05B_Cytiva_feeds_D10
110	336805	HNP-006_BSEL_Feeds_D10 / JM-05B_Cytiva_feeds_D10	Q08752;Q08752	Q08752	0.6567126506481477	0.6567126506481477	0.0060861165379096	0.0256576922618505	14	Q08752	PPID	Peptidyl-prolyl cis-trans isomerase D	PPID_HUMAN	1	57.64863195578434	1.5764863195578434	HNP-006_BSEL_Feeds_D10	JM-05B_Cytiva_feeds_D10
114	348566	HNP-006_BSEL_Feeds_D10 / JM-05B_Cytiva_feeds_D10	Q9Z248;Q9Z248	Q9Z248	0.8035639957675295	0.8035639957675295	0.0065464269810273	0.0266672481233423	14	Q9Z248	Aebp2	Zinc finger protein AEBP2	AEBP2_MOUSE	1	74.54076140076191	1.7454076140076191	HNP-006_BSEL_Feeds_D10	JM-05B_Cytiva_feeds_D10
116	350965	HNP-006_BSEL_Feeds_D10 / JM-05B_Cytiva_feeds_D10	P53814;P53814;Q921U8;Q921U8	P53814;Q921U8	0.772302578193545	0.772302578193545	0.0066442920610523	0.0268806451117222	12	P53814;Q921U8	SMTN;Smtn	Smoothelin	SMTN_HUMAN;SMTN_MOUSE	1	70.79936108069435	1.7079936108069436	HNP-006_BSEL_Feeds_D10	JM-05B_Cytiva_feeds_D10
120	356164	HNP-006_BSEL_Feeds_D10 / JM-05B_Cytiva_feeds_D10	Q923D2;Q923D2	Q923D2	0.6110610727791984	0.6110610727791984	0.0068619039245383	0.0273559123976072	14	Q923D2	Blvrb	Flavin reductase (NADPH)	BLVRB_MOUSE	5	52.73821543822137	1.5273821543822137	HNP-006_BSEL_Feeds_D10	JM-05B_Cytiva_feeds_D10
122	361176	HNP-006_BSEL_Feeds_D10 / JM-05B_Cytiva_feeds_D10	O60645;O60645;Q0V8C2;Q0V8C2;Q62825;Q62825;Q6KAR6;Q6KAR6	O60645;Q0V8C2;Q62825;Q6KAR6	0.891892928094273	0.891892928094273	0.0070735447018873	0.0278082822968252	12	O60645;Q0V8C2;Q62825;Q6KAR6	EXOC3;EXOC3;Exoc3;Exoc3	Exocyst complex component 3	EXOC3_HUMAN;EXOC3_BOVIN;EXOC3_RAT;EXOC3_MOUSE	1	85.5609230843305	1.855609230843305	HNP-006_BSEL_Feeds_D10	JM-05B_Cytiva_feeds_D10
126	371099	HNP-006_BSEL_Feeds_D10 / JM-05B_Cytiva_feeds_D10	Q9UBB5;Q9UBB5;Q9Z2E1;Q9Z2E1	Q9UBB5;Q9Z2E1	1.053783968072006	1.053783968072006	0.0074963197629468	0.0286824417859358	12	Q9UBB5;Q9Z2E1	MBD2;Mbd2	Methyl-CpG-binding domain protein 2	MBD2_HUMAN;MBD2_MOUSE	1	107.59676584238449	2.0759676584238447	HNP-006_BSEL_Feeds_D10	JM-05B_Cytiva_feeds_D10
131	381318	HNP-006_BSEL_Feeds_D10 / JM-05B_Cytiva_feeds_D10	P46691;P46691	P46691	0.6649855551095314	0.6649855551095314	0.0079395099520751	0.0295635191178451	14	P46691	GJB2	Gap junction beta-2 protein	CXB2_SHEEP	1	58.55523979006093	1.5855523979006092	HNP-006_BSEL_Feeds_D10	JM-05B_Cytiva_feeds_D10
136	396568	HNP-006_BSEL_Feeds_D10 / JM-05B_Cytiva_feeds_D10	P61077;P61077;P61078;P61078;P61079;P61079;P62837;P62837;P62838;P62838;P62839;P62839;Q06AA9;Q06AA9;Q1RMX2;Q1RMX2;Q4R5N4;Q4R5N4;Q5R4V7;Q5R4V7	P61077;P61078;P61079;P62837;P62838;P62839;Q06AA9;Q1RMX2;Q4R5N4;Q5R4V7	0.8137393345418832	0.8137393345418832	0.0086285064097854	0.0308938486519709	14	P61077;P61078;P61079;P62837;P62838;P62839;Q06AA9;Q1RMX2;Q4R5N4;Q5R4V7	UBE2D3;Ube2d3;Ube2d3;UBE2D2;Ube2d2;Ube2d2;UBE2D2;UBE2D2;UBE2D3;UBE2D3	Ubiquitin-conjugating enzyme E2 D3;Ubiquitin-conjugating enzyme E2 D3;Ubiquitin-conjugating enzyme E2 D3;Ubiquitin-conjugating enzyme E2 D2;Ubiquitin-conjugating enzyme E2 D2;Ubiquitin-conjugating enzyme E2 D2;Ubiquitin-conjugating enzyme E2 D2;Ubiquitin-conjugating enzyme E2 D2;Ubiquitin-conjugating enzyme E2 D3;Ubiquitin-conjugating enzyme E2 D3	UB2D3_HUMAN;UB2D3_RAT;UB2D3_MOUSE;UB2D2_HUMAN;UB2D2_MOUSE;UB2D2_RAT;UB2D2_PIG;UB2D2_BOVIN;UB2D3_MACFA;UB2D3_PONAB	3	75.7761501613375	1.757761501613375	HNP-006_BSEL_Feeds_D10	JM-05B_Cytiva_feeds_D10
148	417132	HNP-006_BSEL_Feeds_D10 / JM-05B_Cytiva_feeds_D10	D3YXS5;D3YXS5	D3YXS5	0.6051994577300791	0.6051994577300791	0.0096228978162417	0.0327556793652507	14	D3YXS5	Kif28p	Kinesin-like protein KIF28	KIF28_MOUSE	1	52.11890485099653	1.5211890485099653	HNP-006_BSEL_Feeds_D10	JM-05B_Cytiva_feeds_D10
150	419725	HNP-006_BSEL_Feeds_D10 / JM-05B_Cytiva_feeds_D10	O60814;O60814;P10853;P10853;P10854;P10854;P57053;P57053;P58876;P58876;P62807;P62807;P62808;P62808;Q00715;Q00715;Q2M2T1;Q2M2T1;Q5QNW6;Q5QNW6;Q5R893;Q5R893;Q64475;Q64475;Q64478;Q64478;Q64525;Q64525;Q6ZWY9;Q6ZWY9;Q8CGP1;Q8CGP1;Q8CGP2;Q8CGP2;Q93079;Q93079;Q99877;Q99877;Q99879;Q99879;Q99880;Q99880	O60814;P10853;P10854;P57053;P58876;P62807;P62808;Q00715;Q2M2T1;Q5QNW6;Q5R893;Q64475;Q64478;Q64525;Q6ZWY9;Q8CGP1;Q8CGP2;Q93079;Q99877;Q99879;Q99880	0.662117113190462	0.662117113190462	0.0097497607018928	0.0329826160772867	14	O60814;P10853;P10854;P57053;P58876;P62807;P62808;Q00715;Q2M2T1;Q5QNW6;Q5R893;Q64475;Q64478;Q64525;Q6ZWY9;Q8CGP1;Q8CGP2;Q93079;Q99877;Q99879;Q99880	H2BC12;H2bc7;H2bc14;H2BC12L;H2BC5;H2BC4;;;H2BC12;H2BC18;;H2bc3;H2bc9;Hist2h2bb;H2bc4;H2bc12;Hist1h2bp;H2BC9;H2BC15;H2BC14;H2BC13	Histone H2B type 1-K;Histone H2B type 1-F/J/L;Histone H2B type 1-M;Histone H2B type F-S;Histone H2B type 1-D;Histone H2B type 1-C/E/F/G/I;Histone H2B type 1;Histone H2B type 1;Histone H2B type 1-K;Histone H2B type 2-F;Histone H2B type 1;Histone H2B type 1-B;Histone H2B type 1-H;Histone H2B type 2-B;Histone H2B type 1-C/E/G;Histone H2B type 1-K;Histone H2B type 1-P;Histone H2B type 1-H;Histone H2B…	H2B1K_HUMAN;H2B1F_MOUSE;H2B1M_MOUSE;H2BFS_HUMAN;H2B1D_HUMAN;H2B1C_HUMAN;H2B1_BOVIN;H2B1_RAT;H2B1K_BOVIN;H2B2F_HUMAN;H2B1_PONAB;H2B1B_MOUSE;H2B1H_MOUSE;H2B2B_MOUSE;H2B1C_MOUSE;H2B1K_MOUSE;H2B1P_MOUSE;H2B1H_HUMAN;H2B1N_HUMAN;H2B1M_HUMAN;H2B1L_HUMAN	6	58.240305137990944	1.5824030513799094	HNP-006_BSEL_Feeds_D10	JM-05B_Cytiva_feeds_D10
156	426016	HNP-006_BSEL_Feeds_D10 / JM-05B_Cytiva_feeds_D10	Q6IS24;Q6IS24;Q7TT15;Q7TT15	Q6IS24;Q7TT15	0.5893332686531596	0.5893332686531596	0.0100682230532367	0.0335569936806389	14	Q6IS24;Q7TT15	GALNT17;Galnt17	Polypeptide N-acetylgalactosaminyltransferase 17	GLT17_HUMAN;GLT17_MOUSE	1	50.45512689514564	1.5045512689514564	HNP-006_BSEL_Feeds_D10	JM-05B_Cytiva_feeds_D10
164	436921	HNP-006_BSEL_Feeds_D10 / JM-05B_Cytiva_feeds_D10	P0DPD9;P0DPD9;P0DPE0;P0DPE0	P0DPD9;P0DPE0	0.7223313494851923	0.7223313494851923	0.0106283785086367	0.0345395260807579	14	P0DPD9;P0DPE0	Eef1akmt4-Ece2;Eef1akmt4	EEF1AKMT4-ECE2 readthrough transcript protein;EEF1A lysine methyltransferase 4	EFCE2_MOUSE;EFMT4_MOUSE	1	64.98459803707794	1.6498459803707797	HNP-006_BSEL_Feeds_D10	JM-05B_Cytiva_feeds_D10
170	451956	HNP-006_BSEL_Feeds_D10 / JM-05B_Cytiva_feeds_D10	O75665;O75665	O75665	0.7218729752363686	0.7218729752363686	0.0114189058499362	0.0358743897727279	14	O75665	OFD1	Centriole and centriolar satellite protein OFD1	OFD1_HUMAN	1	64.93218732202553	1.6493218732202553	HNP-006_BSEL_Feeds_D10	JM-05B_Cytiva_feeds_D10
176	459414	HNP-006_BSEL_Feeds_D10 / JM-05B_Cytiva_feeds_D10	Q8C4V4;Q8C4V4;Q9UKT7;Q9UKT7	Q8C4V4;Q9UKT7	1.2269295672010423	1.2269295672010423	0.0118298032332759	0.036562183729601	12	Q8C4V4;Q9UKT7	Fbxl3;FBXL3	F-box/LRR-repeat protein 3	FBXL3_MOUSE;FBXL3_HUMAN	1	134.06830073224194	2.3406830073224194	HNP-006_BSEL_Feeds_D10	JM-05B_Cytiva_feeds_D10
179	461939	HNP-006_BSEL_Feeds_D10 / JM-05B_Cytiva_feeds_D10	Q9JMH6;Q9JMH6	Q9JMH6	0.9226542817442576	0.9226542817442576	0.0119693057581919	0.0367908798844372	14	Q9JMH6	Txnrd1	Thioredoxin reductase 1, cytoplasmic	TRXR1_MOUSE	2	89.55996263986921	1.895599626398692	HNP-006_BSEL_Feeds_D10	JM-05B_Cytiva_feeds_D10
182	466754	HNP-006_BSEL_Feeds_D10 / JM-05B_Cytiva_feeds_D10	P15978;P15978	P15978	0.7398453935581241	0.7398453935581241	0.0122366136020251	0.0372245464543245	10	P15978	RT1-Aw2	Class I histocompatibility antigen, Non-RT1.A alpha-1 chain	HA11_RAT	1	66.99968640208542	1.6699968640208542	HNP-006_BSEL_Feeds_D10	JM-05B_Cytiva_feeds_D10
188	475897	HNP-006_BSEL_Feeds_D10 / JM-05B_Cytiva_feeds_D10	P36536;P36536	P36536	0.5966609651524069	0.5966609651524069	0.0127603134713621	0.0380717646768374	14	P36536	Sar1a	GTP-binding protein SAR1a	SAR1A_MOUSE	1	51.22125839812237	1.5122125839812235	HNP-006_BSEL_Feeds_D10	JM-05B_Cytiva_feeds_D10
189	478117	HNP-006_BSEL_Feeds_D10 / JM-05B_Cytiva_feeds_D10	Q7TNY6;Q7TNY6;Q8BMP6;Q8BMP6	Q7TNY6;Q8BMP6	0.8308970427449223	0.8308970427449223	0.0128900610489051	0.0382806094781292	8	Q7TNY6;Q8BMP6	Acbd3	Golgi resident protein GCP60	GCP60_RAT;GCP60_MOUSE	1	77.87910399576407	1.7787910399576408	HNP-006_BSEL_Feeds_D10	JM-05B_Cytiva_feeds_D10
190	478376	HNP-006_BSEL_Feeds_D10 / JM-05B_Cytiva_feeds_D10	Q9WU61;Q9WU61	Q9WU61	0.6272471747730021	0.6272471747730021	0.0129055017115258	0.0383057078310105	14	Q9WU61	Clcc1	Chloride channel CLIC-like protein 1	CLCC1_RAT	1	54.46148800608368	1.5446148800608368	HNP-006_BSEL_Feeds_D10	JM-05B_Cytiva_feeds_D10
195	489298	HNP-006_BSEL_Feeds_D10 / JM-05B_Cytiva_feeds_D10	P00352;P00352;Q8HYE4;Q8HYE4	P00352;Q8HYE4	0.7991754567380965	0.7991754567380965	0.0135565555400489	0.0393396418527746	14	P00352;Q8HYE4	ALDH1A1	Aldehyde dehydrogenase 1A1	AL1A1_HUMAN;AL1A1_MACFA	1	74.01063196567542	1.740106319656754	HNP-006_BSEL_Feeds_D10	JM-05B_Cytiva_feeds_D10
215	520838	HNP-006_BSEL_Feeds_D10 / JM-05B_Cytiva_feeds_D10	P55210;P55210;P55214;P55214;P97864;P97864	P55210;P55214;P97864	0.6877001936351086	0.6877001936351086	0.0155131221725879	0.0422914780702162	12	P55210;P55214;P97864	CASP7;CASP7;Casp7	Caspase-7	CASP7_HUMAN;CASP7_MESAU;CASP7_MOUSE	1	61.07138249780271	1.610713824978027	HNP-006_BSEL_Feeds_D10	JM-05B_Cytiva_feeds_D10
216	521233	HNP-006_BSEL_Feeds_D10 / JM-05B_Cytiva_feeds_D10	P08F94;P08F94	P08F94	0.679752592750326	0.679752592750326	0.0155378834601189	0.0423273043429503	10	P08F94	PKHD1	Fibrocystin	PKHD1_HUMAN	1	60.18650283703791	1.601865028370379	HNP-006_BSEL_Feeds_D10	JM-05B_Cytiva_feeds_D10
225	536507	HNP-006_BSEL_Feeds_D10 / JM-05B_Cytiva_feeds_D10	A4IFR3;A4IFR3;P60002;P60002;P60003;P60003	A4IFR3;P60002;P60003	1.6121837695765315	1.6121837695765315	0.016546641136942	0.0437915846444052	12	A4IFR3;P60002;P60003	ELOF1;ELOF1;Elof1	Transcription elongation factor 1 homolog	ELOF1_BOVIN;ELOF1_HUMAN;ELOF1_MOUSE	1	205.71424335879263	3.0571424335879263	HNP-006_BSEL_Feeds_D10	JM-05B_Cytiva_feeds_D10
230	538767	HNP-006_BSEL_Feeds_D10 / JM-05B_Cytiva_feeds_D10	P04773;P04773	P04773	0.6424951269823458	0.6424951269823458	0.0166988692667024	0.0440080914049885	14	P04773	GLUL	Glutamine synthetase	GLNA_CRIGR	1	56.10266063135141	1.561026606313514	HNP-006_BSEL_Feeds_D10	JM-05B_Cytiva_feeds_D10
233	542587	HNP-006_BSEL_Feeds_D10 / JM-05B_Cytiva_feeds_D10	O95718;O95718;P62508;P62508;P62509;P62509;P62510;P62510;Q5RAM2;Q5RAM2	O95718;P62508;P62509;P62510;Q5RAM2	0.8268304528209375	0.8268304528209375	0.0169589815315553	0.0443799419793514	12	O95718;P62508;P62509;P62510;Q5RAM2	ESRRB;ESRRG;Esrrg;Esrrg;ESRRG	Steroid hormone receptor ERR2;Estrogen-related receptor gamma;Estrogen-related receptor gamma;Estrogen-related receptor gamma;Estrogen-related receptor gamma	ERR2_HUMAN;ERR3_HUMAN;ERR3_MOUSE;ERR3_RAT;ERR3_PONAB	1	77.37841409041944	1.7737841409041943	HNP-006_BSEL_Feeds_D10	JM-05B_Cytiva_feeds_D10
242	554982	HNP-006_BSEL_Feeds_D10 / JM-05B_Cytiva_feeds_D10	B4F7E8;B4F7E8;Q8R1F1;Q8R1F1;Q96TA1;Q96TA1	B4F7E8;Q8R1F1;Q96TA1	0.587573035425042	0.587573035425042	0.0177959165226297	0.0455294186713117	14	B4F7E8;Q8R1F1;Q96TA1	Niban2;Niban2;NIBAN2	Protein Niban 2	NIBA2_RAT;NIBA2_MOUSE;NIBA2_HUMAN	1	50.27166843128175	1.5027166843128177	HNP-006_BSEL_Feeds_D10	JM-05B_Cytiva_feeds_D10
254	572098	HNP-006_BSEL_Feeds_D10 / JM-05B_Cytiva_feeds_D10	E1BMF7;E1BMF7;Q5BKP2;Q5BKP2;Q92995;Q92995	E1BMF7;Q5BKP2;Q92995	0.6501268265593377	0.6501268265593377	0.019003342110097	0.0471645772068165	10	E1BMF7;Q5BKP2;Q92995	USP13;Usp13;USP13	Ubiquitin carboxyl-terminal hydrolase 13	UBP13_BOVIN;UBP13_MOUSE;UBP13_HUMAN	1	56.93061466046147	1.5693061466046148	HNP-006_BSEL_Feeds_D10	JM-05B_Cytiva_feeds_D10
255	573549	HNP-006_BSEL_Feeds_D10 / JM-05B_Cytiva_feeds_D10	O43247;O43247	O43247	1.2893498044038687	1.2893498044038687	0.0191039028766471	0.0472942088514436	12	O43247	TEX33	Testis-expressed protein 33	TEX33_HUMAN	1	144.4178761598391	2.444178761598391	HNP-006_BSEL_Feeds_D10	JM-05B_Cytiva_feeds_D10
257	575374	HNP-006_BSEL_Feeds_D10 / JM-05B_Cytiva_feeds_D10	A7E320;A7E320;Q7TPK1;Q7TPK1;Q8VDF2;Q8VDF2;Q96T88;Q96T88	A7E320;Q7TPK1;Q8VDF2;Q96T88	1.1757562667353474	1.1757562667353474	0.0192364623195898	0.0474712982920163	10	A7E320;Q7TPK1;Q8VDF2;Q96T88	UHRF1;Uhrf1;Uhrf1;UHRF1	E3 ubiquitin-protein ligase UHRF1	UHRF1_BOVIN;UHRF1_RAT;UHRF1_MOUSE;UHRF1_HUMAN	1	125.91127355591016	2.2591127355591016	HNP-006_BSEL_Feeds_D10	JM-05B_Cytiva_feeds_D10
261	580999	HNP-006_BSEL_Feeds_D10 / JM-05B_Cytiva_feeds_D10	O14880;O14880	O14880	0.6572849103065992	0.6572849103065992	0.0196471217807146	0.048014912835424	14	O14880	MGST3	Glutathione S-transferase 3, mitochondrial	MGST3_HUMAN	1	57.711177292549465	1.5771117729254946	HNP-006_BSEL_Feeds_D10	JM-05B_Cytiva_feeds_D10
266	585404	HNP-006_BSEL_Feeds_D10 / JM-05B_Cytiva_feeds_D10	A7YY46;A7YY46	A7YY46	0.7997462860826094	0.7997462860826094	0.0199606065353801	0.0484143888391339	12	A7YY46	PNKD	Probable hydrolase PNKD	PNKD_BOVIN	1	74.07949615784504	1.7407949615784504	HNP-006_BSEL_Feeds_D10	JM-05B_Cytiva_feeds_D10
273	596964	HNP-006_BSEL_Feeds_D10 / JM-05B_Cytiva_feeds_D10	Q06136;Q06136;Q2KIJ5;Q2KIJ5;Q6GV12;Q6GV12	Q06136;Q2KIJ5;Q6GV12	0.7690965205917308	0.7690965205917308	0.0208107406439243	0.0494989304545943	12	Q06136;Q2KIJ5;Q6GV12	KDSR;KDSR;Kdsr	3-ketodihydrosphingosine reductase	KDSR_HUMAN;KDSR_BOVIN;KDSR_MOUSE	2	70.4202202534902	1.704202202534902	HNP-006_BSEL_Feeds_D10	JM-05B_Cytiva_feeds_D10
