## Supplementary material for "Fatty Acid β-oxidation and Ferroptosis Define a Survival-Productivity Trade Off in CHO fed-Batch Bioreactors": JM-05B_Cytiva_feeds_D12_vs_HNP-006_BSEL_Feeds_D12_DOWNREGULATED.tsv

	Unnamed: 0	Comparison (group1/group2)	Group	ProteinGroups	AVG Log2 Ratio	Absolute AVG Log2 Ratio	Pvalue	Qvalue	# of Ratios	UniProtIds	Genes	ProteinDescriptions	ProteinNames	# Unique Total Peptides	% Change	Ratio	Condition Numerator	Condition Denominator	GO Cellular Component	GO Molecular Function	GO Biological Process
13	84914	HNP-006_BSEL_Feeds_D12 / JM-05B_Cytiva_feeds_D12	P14683;P14683	P14683	-0.9558602777859472	0.9558602777859472	0.0002803912445468	0.0046884887036689	14	P14683	CLU	Clusterin (Fragment)	CLUS_MESAU	1	-48.44659145448789	0.5155340854551211	HNP-006_BSEL_Feeds_D12	JM-05B_Cytiva_feeds_D12
30	137381	HNP-006_BSEL_Feeds_D12 / JM-05B_Cytiva_feeds_D12	Q7Z460;Q7Z460	Q7Z460	-0.95144078139901	0.95144078139901	0.0008465031080254	0.0087489520810038	14	Q7Z460	CLASP1	CLIP-associating protein 1	CLAP1_HUMAN	3	-48.2884225891	0.517115774109	HNP-006_BSEL_Feeds_D12	JM-05B_Cytiva_feeds_D12
33	141423	HNP-006_BSEL_Feeds_D12 / JM-05B_Cytiva_feeds_D12	Q62283;Q62283	Q62283	-1.7367343566268565	1.7367343566268565	0.0009051864841105	0.0090880789570061	12	Q62283	Tspan7	Tetraspanin-7	TSN7_MOUSE	1	-69.99519116517311	0.3000480883482689	HNP-006_BSEL_Feeds_D12	JM-05B_Cytiva_feeds_D12
41	160599	HNP-006_BSEL_Feeds_D12 / JM-05B_Cytiva_feeds_D12	Q62356;Q62356	Q62356	-0.7811021570870555	0.7811021570870555	0.0011985768458757	0.0105968671625485	14	Q62356	Fstl1	Follistatin-related protein 1	FSTL1_MOUSE	4	-41.8077940098903	0.581922059901097	HNP-006_BSEL_Feeds_D12	JM-05B_Cytiva_feeds_D12
55	178285	HNP-006_BSEL_Feeds_D12 / JM-05B_Cytiva_feeds_D12	P19639;P19639	P19639	-0.8091574410422737	0.8091574410422737	0.0015115112336731	0.0120379153588614	14	P19639	Gstm3	Glutathione S-transferase Mu 3	GSTM3_MOUSE	4	-42.92849318647001	0.5707150681352999	HNP-006_BSEL_Feeds_D12	JM-05B_Cytiva_feeds_D12
56	182270	HNP-006_BSEL_Feeds_D12 / JM-05B_Cytiva_feeds_D12	Q5VV67;Q5VV67	Q5VV67	-0.5916674655749149	0.5916674655749149	0.0015880401611593	0.012370926816464	14	Q5VV67	PPRC1	Peroxisome proliferator-activated receptor gamma coactivator-related protein 1	PPRC1_HUMAN	2	-33.642449629305204	0.663575503706948	HNP-006_BSEL_Feeds_D12	JM-05B_Cytiva_feeds_D12
159	311480	HNP-006_BSEL_Feeds_D12 / JM-05B_Cytiva_feeds_D12	Q9ESV0;Q9ESV0	Q9ESV0	-0.9033915095013562	0.9033915095013562	0.0051409950030635	0.0234354237023776	14	Q9ESV0	Ddx24	ATP-dependent RNA helicase DDX24	DDX24_MOUSE	2	-46.53715598468504	0.5346284401531496	HNP-006_BSEL_Feeds_D12	JM-05B_Cytiva_feeds_D12
287	413086	HNP-006_BSEL_Feeds_D12 / JM-05B_Cytiva_feeds_D12	Q8CIT9;Q8CIT9	Q8CIT9	-0.8236292313723027	0.8236292313723027	0.0094236832870681	0.03239174069881	14	Q8CIT9	Sbsn	Suprabasin	SBSN_MOUSE	2	-43.49812031073069	0.5650187968926932	HNP-006_BSEL_Feeds_D12	JM-05B_Cytiva_feeds_D12
300	425320	HNP-006_BSEL_Feeds_D12 / JM-05B_Cytiva_feeds_D12	Q9UQ80;Q9UQ80	Q9UQ80	-0.9026902219009386	0.9026902219009386	0.0100344384916082	0.033499119830334	14	Q9UQ80	PA2G4	Proliferation-associated protein 2G4	PA2G4_HUMAN	1	-46.51116161820209	0.5348883838179791	HNP-006_BSEL_Feeds_D12	JM-05B_Cytiva_feeds_D12
343	451218	HNP-006_BSEL_Feeds_D12 / JM-05B_Cytiva_feeds_D12	P49772;P49772	P49772	-0.8015432200476031	0.8015432200476031	0.011378441934745	0.0358057327955174	14	P49772	Flt3lg	Fms-related tyrosine kinase 3 ligand	FLT3L_MOUSE	1	-42.62648630683433	0.5737351369316567	HNP-006_BSEL_Feeds_D12	JM-05B_Cytiva_feeds_D12
429	511692	HNP-006_BSEL_Feeds_D12 / JM-05B_Cytiva_feeds_D12	D4A7N1;D4A7N1;Q91VN4;Q91VN4	D4A7N1;Q91VN4	-0.7414647812820027	0.7414647812820027	0.0149268365135409	0.0414204296159498	14	D4A7N1;Q91VN4	Chchd6	MICOS complex subunit Mic25	MIC25_RAT;MIC25_MOUSE	2	-40.18682446514927	0.5981317553485074	HNP-006_BSEL_Feeds_D12	JM-05B_Cytiva_feeds_D12
472	535039	HNP-006_BSEL_Feeds_D12 / JM-05B_Cytiva_feeds_D12	Q9R233;Q9R233	Q9R233	-0.9005777620015191	0.9005777620015191	0.0164449157470165	0.0436418384604205	14	Q9R233	Tapbp	Tapasin	TPSN_MOUSE	1	-46.432783452265056	0.5356721654773494	HNP-006_BSEL_Feeds_D12	JM-05B_Cytiva_feeds_D12
506	549660	HNP-006_BSEL_Feeds_D12 / JM-05B_Cytiva_feeds_D12	Q15386;Q15386;Q80U95;Q80U95	Q15386;Q80U95	-0.7503443363112612	0.7503443363112612	0.0174331871505856	0.0450337617822267	12	Q15386;Q80U95	UBE3C;Ube3c	Ubiquitin-protein ligase E3C	UBE3C_HUMAN;UBE3C_MOUSE	1	-40.55383430099253	0.5944616569900747	HNP-006_BSEL_Feeds_D12	JM-05B_Cytiva_feeds_D12
544	571145	HNP-006_BSEL_Feeds_D12 / JM-05B_Cytiva_feeds_D12	Q62665;Q62665	Q62665	-0.9551682351994732	0.9551682351994732	0.0189338822773947	0.0470705941701565	14	Q62665	Lgals8	Galectin-8	LEG8_RAT	1	-48.42185600348233	0.5157814399651767	HNP-006_BSEL_Feeds_D12	JM-05B_Cytiva_feeds_D12
565	582046	HNP-006_BSEL_Feeds_D12 / JM-05B_Cytiva_feeds_D12	Q96D71;Q96D71	Q96D71	-0.605174318007176	0.605174318007176	0.0197225795741771	0.0481130511266224	14	Q96D71	REPS1	RalBP1-associated Eps domain-containing protein 1	REPS1_HUMAN	1	-34.26080560733641	0.6573919439266359	HNP-006_BSEL_Feeds_D12	JM-05B_Cytiva_feeds_D12
571	584458	HNP-006_BSEL_Feeds_D12 / JM-05B_Cytiva_feeds_D12	B1H267;B1H267;Q3ZBM5;Q3ZBM5;Q9Y5X3;Q9Y5X3	B1H267;Q3ZBM5;Q9Y5X3	-0.6952139278872721	0.6952139278872721	0.0198926576830689	0.0483274273757306	14	B1H267;Q3ZBM5;Q9Y5X3	Snx5;SNX5;SNX5	Sorting nexin-5	SNX5_RAT;SNX5_BOVIN;SNX5_HUMAN	3	-38.23822707528684	0.6176177292471317	HNP-006_BSEL_Feeds_D12	JM-05B_Cytiva_feeds_D12
586	589748	HNP-006_BSEL_Feeds_D12 / JM-05B_Cytiva_feeds_D12	Q80Z70;Q80Z70;Q9Z2G6;Q9Z2G6	Q80Z70;Q9Z2G6	-1.5314786878405295	1.5314786878405295	0.0202729228840765	0.0488101116352445	12	Q80Z70;Q9Z2G6	Sel1l	Protein sel-1 homolog 1	SE1L1_RAT;SE1L1_MOUSE	2	-65.40773675502038	0.3459226324497962	HNP-006_BSEL_Feeds_D12	JM-05B_Cytiva_feeds_D12
597	594607	HNP-006_BSEL_Feeds_D12 / JM-05B_Cytiva_feeds_D12	P52503;P52503	P52503	-0.8088710030555325	0.8088710030555325	0.0206332254782215	0.0492712435589092	14	P52503	Ndufs6	NADH dehydrogenase [ubiquinone] iron-sulfur protein 6, mitochondrial	NDUS6_MOUSE	2	-42.91716087437548	0.5708283912562452	HNP-006_BSEL_Feeds_D12	JM-05B_Cytiva_feeds_D12
