## Supplementary material for "Fatty Acid β-oxidation and Ferroptosis Define a Survival-Productivity Trade Off in CHO fed-Batch Bioreactors": JM-05B_Cytiva_feeds_D12_vs_HNP-006_BSEL_Feeds_D12_UPREGULATED.tsv

	Unnamed: 0	Comparison (group1/group2)	Group	ProteinGroups	AVG Log2 Ratio	Absolute AVG Log2 Ratio	Pvalue	Qvalue	# of Ratios	UniProtIds	Genes	ProteinDescriptions	ProteinNames	# Unique Total Peptides	% Change	Ratio	Condition Numerator	Condition Denominator	GO Cellular Component	GO Molecular Function	GO Biological Process
0	7110	HNP-006_BSEL_Feeds_D12 / JM-05B_Cytiva_feeds_D12	A5PK51;A5PK51;Q8CC86;Q8CC86	A5PK51;Q8CC86	0.9417290658135026	0.9417290658135026	7.954510682556002e-07	0.000158832707202	12	A5PK51;Q8CC86	NAPRT;Naprt	Nicotinate phosphoribosyltransferase	PNCB_BOVIN;PNCB_MOUSE	1	92.08289676016864	1.9208289676016863	HNP-006_BSEL_Feeds_D12	JM-05B_Cytiva_feeds_D12
1	36096	HNP-006_BSEL_Feeds_D12 / JM-05B_Cytiva_feeds_D12	Q9Z179;Q9Z179	Q9Z179	1.1696604802825532	1.1696604802825532	3.777993941281853e-05	0.0014861423826176	10	Q9Z179	Shcbp1	SHC SH2 domain-binding protein 1	SHCBP_MOUSE	2	124.95874956017362	2.249587495601736	HNP-006_BSEL_Feeds_D12	JM-05B_Cytiva_feeds_D12
2	36531	HNP-006_BSEL_Feeds_D12 / JM-05B_Cytiva_feeds_D12	Q62967;Q62967	Q62967	0.7281992832840382	0.7281992832840382	3.884416069580432e-05	0.0015098090988026	14	Q62967	Mvd	Diphosphomevalonate decarboxylase	MVD1_RAT	1	65.65701332821827	1.6565701332821827	HNP-006_BSEL_Feeds_D12	JM-05B_Cytiva_feeds_D12
20	104028	HNP-006_BSEL_Feeds_D12 / JM-05B_Cytiva_feeds_D12	Q8BRV5;Q8BRV5	Q8BRV5	0.6738876970180734	0.6738876970180734	0.0004491900645058	0.0061310218709372	14	Q8BRV5	Kiaa1671	Uncharacterized protein KIAA1671	K1671_MOUSE	1	59.53662874916947	1.5953662874916947	HNP-006_BSEL_Feeds_D12	JM-05B_Cytiva_feeds_D12
26	129962	HNP-006_BSEL_Feeds_D12 / JM-05B_Cytiva_feeds_D12	Q7YS54;Q7YS54	Q7YS54	1.2053838028233004	1.2053838028233004	0.0007466983756326	0.0081579798108999	12	Q7YS54	GSDME	Gasdermin-E	GSDME_HORSE	1	130.5986077734739	2.305986077734739	HNP-006_BSEL_Feeds_D12	JM-05B_Cytiva_feeds_D12
37	155802	HNP-006_BSEL_Feeds_D12 / JM-05B_Cytiva_feeds_D12	Q6P747;Q6P747	Q6P747	0.8302830375671704	0.8302830375671704	0.0011215612609962	0.0102211697700959	10	Q6P747	Hp1bp3	Heterochromatin protein 1-binding protein 3	HP1B3_RAT	1	77.80341547563157	1.7780341547563157	HNP-006_BSEL_Feeds_D12	JM-05B_Cytiva_feeds_D12
40	160011	HNP-006_BSEL_Feeds_D12 / JM-05B_Cytiva_feeds_D12	Q62070;Q62070	Q62070	0.8359823832726335	0.8359823832726335	0.0011895739528922	0.0105559187846153	14	Q62070	Pim2	Serine/threonine-protein kinase pim-2	PIM2_MOUSE	1	78.50721453238478	1.7850721453238478	HNP-006_BSEL_Feeds_D12	JM-05B_Cytiva_feeds_D12
47	166217	HNP-006_BSEL_Feeds_D12 / JM-05B_Cytiva_feeds_D12	Q9DAR7;Q9DAR7	Q9DAR7	0.6129431118387237	0.6129431118387237	0.001292626330111	0.0110420095338083	14	Q9DAR7	Dcps	m7GpppX diphosphatase	DCPS_MOUSE	1	52.93759705414558	1.5293759705414558	HNP-006_BSEL_Feeds_D12	JM-05B_Cytiva_feeds_D12
48	167303	HNP-006_BSEL_Feeds_D12 / JM-05B_Cytiva_feeds_D12	O15116;O15116;Q5E9Z8;Q5E9Z8;Q8VC85;Q8VC85	O15116;Q5E9Z8;Q8VC85	0.7580380865632714	0.7580380865632714	0.0013123304264919	0.0111375552967326	14	O15116;Q5E9Z8;Q8VC85	LSM1;LSM1;Lsm1	U6 snRNA-associated Sm-like protein LSm1	LSM1_HUMAN;LSM1_BOVIN;LSM1_MOUSE	1	69.11892208744324	1.6911892208744324	HNP-006_BSEL_Feeds_D12	JM-05B_Cytiva_feeds_D12
59	187446	HNP-006_BSEL_Feeds_D12 / JM-05B_Cytiva_feeds_D12	P33609;P33609	P33609	0.695240628597857	0.695240628597857	0.0016894024131126	0.0127971058889918	12	P33609	Pola1	DNA polymerase alpha catalytic subunit	DPOLA_MOUSE	1	61.91544710229356	1.6191544710229355	HNP-006_BSEL_Feeds_D12	JM-05B_Cytiva_feeds_D12
73	204361	HNP-006_BSEL_Feeds_D12 / JM-05B_Cytiva_feeds_D12	P70685;P70685	P70685	0.6573028903827961	0.6573028903827961	0.0020497262451072	0.0142414059168304	13	P70685	GAPDH	Glyceraldehyde-3-phosphate dehydrogenase (Fragment)	G3P_CAVPO	1	57.71314283382792	1.5771314283382791	HNP-006_BSEL_Feeds_D12	JM-05B_Cytiva_feeds_D12
79	216359	HNP-006_BSEL_Feeds_D12 / JM-05B_Cytiva_feeds_D12	Q9JKK8;Q9JKK8	Q9JKK8	0.8021042590360596	0.8021042590360596	0.0023286789863397	0.0152823379337482	14	Q9JKK8	Atr	Serine/threonine-protein kinase ATR	ATR_MOUSE	1	74.36424820828735	1.7436424820828735	HNP-006_BSEL_Feeds_D12	JM-05B_Cytiva_feeds_D12
83	224250	HNP-006_BSEL_Feeds_D12 / JM-05B_Cytiva_feeds_D12	Q60759;Q60759	Q60759	0.8196401870245843	0.8196401870245843	0.0025189596734286	0.015949422435546	14	Q60759	Gcdh	Glutaryl-CoA dehydrogenase, mitochondrial	GCDH_MOUSE	1	76.49657493149962	1.7649657493149962	HNP-006_BSEL_Feeds_D12	JM-05B_Cytiva_feeds_D12
87	228240	HNP-006_BSEL_Feeds_D12 / JM-05B_Cytiva_feeds_D12	Q62130;Q62130	Q62130	0.8541502692194894	0.8541502692194894	0.002615959641727	0.0162739367135273	14	Q62130	Ptpn14	Tyrosine-protein phosphatase non-receptor type 14	PTN14_MOUSE	1	80.76937306999928	1.8076937306999927	HNP-006_BSEL_Feeds_D12	JM-05B_Cytiva_feeds_D12
97	250442	HNP-006_BSEL_Feeds_D12 / JM-05B_Cytiva_feeds_D12	Q9NPH2;Q9NPH2	Q9NPH2	0.8314246163826359	0.8314246163826359	0.0031977358346092	0.0181297010004826	14	Q9NPH2	ISYNA1	Inositol-3-phosphate synthase 1	INO1_HUMAN	1	77.94416382073494	1.7794416382073497	HNP-006_BSEL_Feeds_D12	JM-05B_Cytiva_feeds_D12
102	253154	HNP-006_BSEL_Feeds_D12 / JM-05B_Cytiva_feeds_D12	P52701;P52701	P52701	0.701404821582344	0.701404821582344	0.0032733075783616	0.0183592839352039	12	P52701	MSH6	DNA mismatch repair protein Msh6	MSH6_HUMAN	4	62.60874216145736	1.6260874216145735	HNP-006_BSEL_Feeds_D12	JM-05B_Cytiva_feeds_D12
111	262082	HNP-006_BSEL_Feeds_D12 / JM-05B_Cytiva_feeds_D12	P30115;P30115	P30115	0.7976296691323387	0.7976296691323387	0.003530850289812	0.0191291633625638	14	P30115	Gsta3	Glutathione S-transferase A3	GSTA3_MOUSE	5	73.82428667460348	1.7382428667460348	HNP-006_BSEL_Feeds_D12	JM-05B_Cytiva_feeds_D12
117	265588	HNP-006_BSEL_Feeds_D12 / JM-05B_Cytiva_feeds_D12	Q5BJL5;Q5BJL5;Q689Z5;Q689Z5	Q5BJL5;Q689Z5	0.6705948091936222	0.6705948091936222	0.0036336940764895	0.0194265385683118	12	Q5BJL5;Q689Z5	Sbno1	Protein strawberry notch homolog 1	SBNO1_RAT;SBNO1_MOUSE	1	59.17290867321504	1.5917290867321503	HNP-006_BSEL_Feeds_D12	JM-05B_Cytiva_feeds_D12
127	275849	HNP-006_BSEL_Feeds_D12 / JM-05B_Cytiva_feeds_D12	P70122;P70122;Q3SWZ6;Q3SWZ6;Q5RAZ2;Q5RAZ2;Q5RK30;Q5RK30;Q9Y3A5;Q9Y3A5	P70122;Q3SWZ6;Q5RAZ2;Q5RK30;Q9Y3A5	0.8843931866405872	0.8843931866405872	0.0039477524859175	0.0203203379321136	14	P70122;Q3SWZ6;Q5RAZ2;Q5RK30;Q9Y3A5	Sbds;SBDS;SBDS;Sbds;SBDS	Ribosome maturation protein SBDS	SBDS_MOUSE;SBDS_BOVIN;SBDS_PONAB;SBDS_RAT;SBDS_HUMAN	2	84.59880153374439	1.845988015337444	HNP-006_BSEL_Feeds_D12	JM-05B_Cytiva_feeds_D12
128	277029	HNP-006_BSEL_Feeds_D12 / JM-05B_Cytiva_feeds_D12	Q5RB75;Q5RB75;Q8IVD9;Q8IVD9	Q5RB75;Q8IVD9	1.076670387850399	1.076670387850399	0.0039840806783583	0.0204201284591547	12	Q5RB75;Q8IVD9	NUDCD3	NudC domain-containing protein 3	NUDC3_PONAB;NUDC3_HUMAN	1	110.91626992474426	2.1091626992474426	HNP-006_BSEL_Feeds_D12	JM-05B_Cytiva_feeds_D12
129	278703	HNP-006_BSEL_Feeds_D12 / JM-05B_Cytiva_feeds_D12	A1L4K1;A1L4K1;H0UZ81;H0UZ81	A1L4K1;H0UZ81	0.6225073490869613	0.6225073490869613	0.0040388080492652	0.0205762941024732	13	A1L4K1;H0UZ81	FSD2	Fibronectin type III and SPRY domain-containing protein 2	FSD2_HUMAN;FSD2_CAVPO	1	53.95485342954572	1.5395485342954571	HNP-006_BSEL_Feeds_D12	JM-05B_Cytiva_feeds_D12
136	288581	HNP-006_BSEL_Feeds_D12 / JM-05B_Cytiva_feeds_D12	P53814;P53814;Q921U8;Q921U8	P53814;Q921U8	0.7333095071909713	0.7333095071909713	0.0043565971390145	0.0214353606891989	14	P53814;Q921U8	SMTN;Smtn	Smoothelin	SMTN_HUMAN;SMTN_MOUSE	1	66.24483366856767	1.6624483366856766	HNP-006_BSEL_Feeds_D12	JM-05B_Cytiva_feeds_D12
138	290044	HNP-006_BSEL_Feeds_D12 / JM-05B_Cytiva_feeds_D12	Q8K1J6;Q8K1J6;Q96Q11;Q96Q11	Q8K1J6;Q96Q11	0.5813951932745134	0.5813951932745134	0.0044027208756595	0.0215532786040435	14	Q8K1J6;Q96Q11	Trnt1;TRNT1	CCA tRNA nucleotidyltransferase 1, mitochondrial;CCA tRNA nucleotidyltransferase 1, mitochondrial	TRNT1_MOUSE;TRNT1_HUMAN	1	49.62955781439111	1.4962955781439111	HNP-006_BSEL_Feeds_D12	JM-05B_Cytiva_feeds_D12
141	291377	HNP-006_BSEL_Feeds_D12 / JM-05B_Cytiva_feeds_D12	O95926;O95926;Q4QRB2;Q4QRB2;Q9D198;Q9D198	O95926;Q4QRB2;Q9D198	0.6553475471421593	0.6553475471421593	0.0044473955862183	0.021672357206379	14	O95926;Q4QRB2;Q9D198	SYF2;Syf2;Syf2	Pre-mRNA-splicing factor SYF2	SYF2_HUMAN;SYF2_RAT;SYF2_MOUSE	1	57.499532589655146	1.5749953258965514	HNP-006_BSEL_Feeds_D12	JM-05B_Cytiva_feeds_D12
147	297294	HNP-006_BSEL_Feeds_D12 / JM-05B_Cytiva_feeds_D12	Q8BT07;Q8BT07	Q8BT07	0.9408310796089966	0.9408310796089966	0.0046514341774528	0.0222153847378058	12	Q8BT07	Cep55	Centrosomal protein of 55 kDa	CEP55_MOUSE	2	91.96337453523311	1.919633745352332	HNP-006_BSEL_Feeds_D12	JM-05B_Cytiva_feeds_D12
156	305927	HNP-006_BSEL_Feeds_D12 / JM-05B_Cytiva_feeds_D12	P14604;P14604;Q8BH95;Q8BH95	P14604;Q8BH95	1.7556477363450045	1.7556477363450045	0.0049474701759791	0.022962732069739	12	P14604;Q8BH95	Echs1	Enoyl-CoA hydratase, mitochondrial;Enoyl-CoA hydratase, mitochondrial	ECHM_RAT;ECHM_MOUSE	1	237.6778939024314	3.376778939024314	HNP-006_BSEL_Feeds_D12	JM-05B_Cytiva_feeds_D12
158	306441	HNP-006_BSEL_Feeds_D12 / JM-05B_Cytiva_feeds_D12	O46640;O46640	O46640	0.7078739550257627	0.7078739550257627	0.004965399107051	0.0230071604457076	14	O46640	SULT3A1	Amine sulfotransferase	ST3A1_RABIT	1	63.33952699677419	1.633395269967742	HNP-006_BSEL_Feeds_D12	JM-05B_Cytiva_feeds_D12
160	312536	HNP-006_BSEL_Feeds_D12 / JM-05B_Cytiva_feeds_D12	P46418;P46418	P46418	0.994346564141928	0.994346564141928	0.0051779018055115	0.0235240417471035	14	P46418	Gsta5	Glutathione S-transferase alpha-5	GSTA5_RAT	1	99.21780096311012	1.992178009631101	HNP-006_BSEL_Feeds_D12	JM-05B_Cytiva_feeds_D12
165	316170	HNP-006_BSEL_Feeds_D12 / JM-05B_Cytiva_feeds_D12	P05982;P05982	P05982	0.7009802868490603	0.7009802868490603	0.0053077386367422	0.023836543004545	10	P05982	Nqo1	NAD(P)H dehydrogenase [quinone] 1	NQO1_RAT	1	62.560899130869	1.62560899130869	HNP-006_BSEL_Feeds_D12	JM-05B_Cytiva_feeds_D12
176	325998	HNP-006_BSEL_Feeds_D12 / JM-05B_Cytiva_feeds_D12	Q0VGY8;Q0VGY8;Q6F6B3;Q6F6B3;Q9C0D5;Q9C0D5	Q0VGY8;Q6F6B3;Q9C0D5	0.6332483193862543	0.6332483193862543	0.0056715624951881	0.0247026532099567	14	Q0VGY8;Q6F6B3;Q9C0D5	Tanc1;Tanc1;TANC1	Protein TANC1	TANC1_MOUSE;TANC1_RAT;TANC1_HUMAN	1	55.10533599437293	1.5510533599437293	HNP-006_BSEL_Feeds_D12	JM-05B_Cytiva_feeds_D12
178	329537	HNP-006_BSEL_Feeds_D12 / JM-05B_Cytiva_feeds_D12	P97314;P97314;Q16527;Q16527;Q32LE9;Q32LE9;Q62908;Q62908	P97314;Q16527;Q32LE9;Q62908	1.0182644329274406	1.0182644329274406	0.0058033521526788	0.0250050711441998	14	P97314;Q16527;Q32LE9;Q62908	Csrp2;CSRP2;CSRP2;Csrp2	Cysteine and glycine-rich protein 2	CSRP2_MOUSE;CSRP2_HUMAN;CSRP2_BOVIN;CSRP2_RAT	3	102.54808329614576	2.025480832961457	HNP-006_BSEL_Feeds_D12	JM-05B_Cytiva_feeds_D12
182	336917	HNP-006_BSEL_Feeds_D12 / JM-05B_Cytiva_feeds_D12	Q66HC7;Q66HC7	Q66HC7	0.794243079937342	0.794243079937342	0.0060906727562645	0.0256682122322048	14	Q66HC7	Supt20h	Transcription factor SPT20 homolog	SP20H_RAT	2	73.41672925626865	1.7341672925626863	HNP-006_BSEL_Feeds_D12	JM-05B_Cytiva_feeds_D12
189	341581	HNP-006_BSEL_Feeds_D12 / JM-05B_Cytiva_feeds_D12	Q8CG14;Q8CG14	Q8CG14	0.6539456079412419	0.6539456079412419	0.0062750905209536	0.0260844789260589	14	Q8CG14	C1s1	Complement C1s-1 subcomponent	CS1A_MOUSE	1	57.3465567258645	1.573465567258645	HNP-006_BSEL_Feeds_D12	JM-05B_Cytiva_feeds_D12
220	359257	HNP-006_BSEL_Feeds_D12 / JM-05B_Cytiva_feeds_D12	D3ZYW7;D3ZYW7;O35943;O35943;Q05B87;Q05B87;Q16595;Q16595;Q8HXX9;Q8HXX9	D3ZYW7;O35943;Q05B87;Q16595;Q8HXX9	0.6842519938605415	0.6842519938605415	0.0069939717659842	0.0276423056409704	14	D3ZYW7;O35943;Q05B87;Q16595;Q8HXX9	Fxn;Fxn;FXN;FXN;FXN	Frataxin, mitochondrial;Frataxin, mitochondrial;Frataxin, mitochondrial;Frataxin, mitochondrial;Frataxin, mitochondrial	FRDA_RAT;FRDA_MOUSE;FRDA_BOVIN;FRDA_HUMAN;FRDA_MACFA	1	60.686863887482254	1.6068686388748226	HNP-006_BSEL_Feeds_D12	JM-05B_Cytiva_feeds_D12
228	366895	HNP-006_BSEL_Feeds_D12 / JM-05B_Cytiva_feeds_D12	P49915;P49915	P49915	0.6922458114091677	0.6922458114091677	0.0073128299422066	0.0283008642602059	14	P49915	GMPS	GMP synthase [glutamine-hydrolyzing]	GUAA_HUMAN	1	61.579683686329	1.61579683686329	HNP-006_BSEL_Feeds_D12	JM-05B_Cytiva_feeds_D12
244	381653	HNP-006_BSEL_Feeds_D12 / JM-05B_Cytiva_feeds_D12	O14737;O14737;P56812;P56812;Q2HJH9;Q2HJH9;Q5RBT0;Q5RBT0	O14737;P56812;Q2HJH9;Q5RBT0	0.5977849049941659	0.5977849049941659	0.0079538166218671	0.0295912221901407	12	O14737;P56812;Q2HJH9;Q5RBT0	PDCD5;Pdcd5;PDCD5;PDCD5	Programmed cell death protein 5	PDCD5_HUMAN;PDCD5_MOUSE;PDCD5_BOVIN;PDCD5_PONAB	1	51.3391140884581	1.513391140884581	HNP-006_BSEL_Feeds_D12	JM-05B_Cytiva_feeds_D12
258	391519	HNP-006_BSEL_Feeds_D12 / JM-05B_Cytiva_feeds_D12	O75019;O75019	O75019	0.6704352321609331	0.6704352321609331	0.0084004939450196	0.0304653504285603	14	O75019	LILRA1	Leukocyte immunoglobulin-like receptor subfamily A member 1	LIRA1_HUMAN	1	59.15530347252329	1.591553034725233	HNP-006_BSEL_Feeds_D12	JM-05B_Cytiva_feeds_D12
266	398309	HNP-006_BSEL_Feeds_D12 / JM-05B_Cytiva_feeds_D12	O09172;O09172;P48508;P48508	O09172;P48508	0.7680496659235165	0.7680496659235165	0.0087121168548077	0.0310569311364933	14	O09172;P48508	Gclm	Glutamate--cysteine ligase regulatory subunit	GSH0_MOUSE;GSH0_RAT	1	70.29660404483332	1.702966040448333	HNP-006_BSEL_Feeds_D12	JM-05B_Cytiva_feeds_D12
267	398722	HNP-006_BSEL_Feeds_D12 / JM-05B_Cytiva_feeds_D12	Q9Z248;Q9Z248	Q9Z248	1.2102489511589445	1.2102489511589445	0.008731568475046	0.0310941207287512	14	Q9Z248	Aebp2	Zinc finger protein AEBP2	AEBP2_MOUSE	1	131.3775598004412	2.313775598004412	HNP-006_BSEL_Feeds_D12	JM-05B_Cytiva_feeds_D12
270	399609	HNP-006_BSEL_Feeds_D12 / JM-05B_Cytiva_feeds_D12	Q6SA08;Q6SA08	Q6SA08	0.7041835313169699	0.7041835313169699	0.0087730745746007	0.0311727406459664	14	Q6SA08	TSSK4	Testis-specific serine/threonine-protein kinase 4	TSSK4_HUMAN	1	62.9222373202873	1.629222373202873	HNP-006_BSEL_Feeds_D12	JM-05B_Cytiva_feeds_D12
283	409643	HNP-006_BSEL_Feeds_D12 / JM-05B_Cytiva_feeds_D12	P29389;P29389	P29389	1.1266519585747143	1.1266519585747143	0.0092538404577054	0.0320749380679169	14	P29389	FTH1	Ferritin heavy chain	FRIH_CRIGR	12	118.35142683783076	2.183514268378308	HNP-006_BSEL_Feeds_D12	JM-05B_Cytiva_feeds_D12
284	410050	HNP-006_BSEL_Feeds_D12 / JM-05B_Cytiva_feeds_D12	O75170;O75170	O75170	0.6727729580044713	0.6727729580044713	0.0092721546098244	0.0321069371352426	14	O75170	PPP6R2	Serine/threonine-protein phosphatase 6 regulatory subunit 2	PP6R2_HUMAN	1	59.41340588528261	1.594134058852826	HNP-006_BSEL_Feeds_D12	JM-05B_Cytiva_feeds_D12
315	434407	HNP-006_BSEL_Feeds_D12 / JM-05B_Cytiva_feeds_D12	Q9EQR2;Q9EQR2	Q9EQR2	0.7229669844378209	0.7229669844378209	0.0104948582586196	0.0343032410543197	12	Q9EQR2	Agps	Alkyldihydroxyacetonephosphate synthase, peroxisomal	ADAS_RAT	1	65.05730438168649	1.6505730438168649	HNP-006_BSEL_Feeds_D12	JM-05B_Cytiva_feeds_D12
316	435884	HNP-006_BSEL_Feeds_D12 / JM-05B_Cytiva_feeds_D12	A4D1E9;A4D1E9;Q8K013;Q8K013	A4D1E9;Q8K013	0.9680223791810572	0.9680223791810572	0.0105747099347116	0.0344471809924113	12	A4D1E9;Q8K013	GTPBP10;Gtpbp10	GTP-binding protein 10	GTPBA_HUMAN;GTPBA_MOUSE	1	95.61572907008252	1.956157290700825	HNP-006_BSEL_Feeds_D12	JM-05B_Cytiva_feeds_D12
321	441186	HNP-006_BSEL_Feeds_D12 / JM-05B_Cytiva_feeds_D12	Q8K370;Q8K370	Q8K370	0.7331078409194834	0.7331078409194834	0.0108470389163559	0.0349103795625291	12	Q8K370	Acad10	Acyl-CoA dehydrogenase family member 10	ACD10_MOUSE	1	66.22159685710385	1.6622159685710385	HNP-006_BSEL_Feeds_D12	JM-05B_Cytiva_feeds_D12
323	441432	HNP-006_BSEL_Feeds_D12 / JM-05B_Cytiva_feeds_D12	Q5RF50;Q5RF50	Q5RF50	0.676774962337438	0.676774962337438	0.0108604845764609	0.0349334384504059	14	Q5RF50	GGCX	Vitamin K-dependent gamma-carboxylase	VKGC_PONAB	1	59.85622907623984	1.5985622907623984	HNP-006_BSEL_Feeds_D12	JM-05B_Cytiva_feeds_D12
333	448356	HNP-006_BSEL_Feeds_D12 / JM-05B_Cytiva_feeds_D12	Q8HXY2;Q8HXY2	Q8HXY2	0.6418203225370603	0.6418203225370603	0.0112241494107926	0.0355454685424011	14	Q8HXY2	SLC25A20	Mitochondrial carnitine/acylcarnitine carrier protein	MCAT_MACFA	1	56.02966243377261	1.560296624337726	HNP-006_BSEL_Feeds_D12	JM-05B_Cytiva_feeds_D12
338	450008	HNP-006_BSEL_Feeds_D12 / JM-05B_Cytiva_feeds_D12	P52925;P52925	P52925	0.6580208926819036	0.6580208926819036	0.0113114688947742	0.035690690765634	14	P52925	Hmgb2	High mobility group protein B2	HMGB2_RAT	7	57.791653245893	1.57791653245893	HNP-006_BSEL_Feeds_D12	JM-05B_Cytiva_feeds_D12
352	456782	HNP-006_BSEL_Feeds_D12 / JM-05B_Cytiva_feeds_D12	P54227;P54227	P54227	0.711301720738294	0.711301720738294	0.011682779695723	0.0363151827009645	14	P54227	Stmn1	Stathmin	STMN1_MOUSE	7	63.72807431629979	1.637280743162998	HNP-006_BSEL_Feeds_D12	JM-05B_Cytiva_feeds_D12
355	463467	HNP-006_BSEL_Feeds_D12 / JM-05B_Cytiva_feeds_D12	P00130;P00130;Q8R1I1;Q8R1I1;Q9UDW1;Q9UDW1	P00130;Q8R1I1;Q9UDW1	0.632570277128921	0.632570277128921	0.0120532466694053	0.0369267799274065	14	P00130;Q8R1I1;Q9UDW1	UQCR10;Uqcr10;UQCR10	Cytochrome b-c1 complex subunit 9	QCR9_BOVIN;QCR9_MOUSE;QCR9_HUMAN	1	55.032456238464974	1.5503245623846498	HNP-006_BSEL_Feeds_D12	JM-05B_Cytiva_feeds_D12
365	473949	HNP-006_BSEL_Feeds_D12 / JM-05B_Cytiva_feeds_D12	P11352;P11352	P11352	0.8168225201481039	0.8168225201481039	0.0126485318426554	0.0378935015641371	8	P11352	Gpx1	Glutathione peroxidase 1	GPX1_MOUSE	1	76.1522033084379	1.761522033084379	HNP-006_BSEL_Feeds_D12	JM-05B_Cytiva_feeds_D12
377	481551	HNP-006_BSEL_Feeds_D12 / JM-05B_Cytiva_feeds_D12	Q5RDL2;Q5RDL2;Q9GZR7;Q9GZR7	Q5RDL2;Q9GZR7	0.8073018061366992	0.8073018061366992	0.0130910604690733	0.0386001583208637	14	Q5RDL2;Q9GZR7	DDX24	ATP-dependent RNA helicase DDX24	DDX24_PONAB;DDX24_HUMAN	1	74.99355711721185	1.7499355711721185	HNP-006_BSEL_Feeds_D12	JM-05B_Cytiva_feeds_D12
386	490490	HNP-006_BSEL_Feeds_D12 / JM-05B_Cytiva_feeds_D12	Q53HL2;Q53HL2;Q5RBS5;Q5RBS5	Q53HL2;Q5RBS5	0.94144809015003	0.94144809015003	0.0136226657760876	0.0394354167952148	14	Q53HL2;Q5RBS5	CDCA8	Borealin	BOREA_HUMAN;BOREA_PONAB	1	92.04549082018865	1.9204549082018865	HNP-006_BSEL_Feeds_D12	JM-05B_Cytiva_feeds_D12
401	498976	HNP-006_BSEL_Feeds_D12 / JM-05B_Cytiva_feeds_D12	Q8BY71;Q8BY71	Q8BY71	0.7971039276369634	0.7971039276369634	0.0141415399508964	0.0402414225369063	14	Q8BY71	Hat1	Histone acetyltransferase type B catalytic subunit	HAT1_MOUSE	1	73.7609538229238	1.737609538229238	HNP-006_BSEL_Feeds_D12	JM-05B_Cytiva_feeds_D12
423	510690	HNP-006_BSEL_Feeds_D12 / JM-05B_Cytiva_feeds_D12	Q2TBA0;Q2TBA0;Q9D783;Q9D783	Q2TBA0;Q9D783	0.5888147828355482	0.5888147828355482	0.0148620489620316	0.0413216214313779	14	Q2TBA0;Q9D783	KLHL40;Klhl40	Kelch-like protein 40	KLH40_HUMAN;KLH40_MOUSE	1	50.40106499622168	1.5040106499622168	HNP-006_BSEL_Feeds_D12	JM-05B_Cytiva_feeds_D12
440	520166	HNP-006_BSEL_Feeds_D12 / JM-05B_Cytiva_feeds_D12	P06762;P06762;P14901;P14901	P06762;P14901	1.4853438379551644	1.4853438379551644	0.015465783881616	0.0422169892503868	14	P06762;P14901	Hmox1	Heme oxygenase 1	HMOX1_RAT;HMOX1_MOUSE	1	179.983893815923	2.79983893815923	HNP-006_BSEL_Feeds_D12	JM-05B_Cytiva_feeds_D12
443	521302	HNP-006_BSEL_Feeds_D12 / JM-05B_Cytiva_feeds_D12	P50397;P50397	P50397	0.6076447752870661	0.6076447752870661	0.0155431901921859	0.0423356713789312	11	P50397	GDI2	Rab GDP dissociation inhibitor beta	GDIB_BOVIN	1	52.37695970120917	1.5237695970120917	HNP-006_BSEL_Feeds_D12	JM-05B_Cytiva_feeds_D12
449	524234	HNP-006_BSEL_Feeds_D12 / JM-05B_Cytiva_feeds_D12	Q8C522;Q8C522	Q8C522	0.6686881182224153	0.6686881182224153	0.0157332367522039	0.0426138491235462	14	Q8C522	Endod1	Endonuclease domain-containing 1 protein	ENDD1_MOUSE	2	58.96268192649037	1.5896268192649037	HNP-006_BSEL_Feeds_D12	JM-05B_Cytiva_feeds_D12
452	525404	HNP-006_BSEL_Feeds_D12 / JM-05B_Cytiva_feeds_D12	Q2T9P4;Q2T9P4	Q2T9P4	0.7513974831981345	0.7513974831981345	0.0158139718743403	0.0427369877264817	14	Q2T9P4	NASP	Nuclear autoantigenic sperm protein	NASP_BOVIN	1	68.34227078106319	1.683422707810632	HNP-006_BSEL_Feeds_D12	JM-05B_Cytiva_feeds_D12
465	531835	HNP-006_BSEL_Feeds_D12 / JM-05B_Cytiva_feeds_D12	P97311;P97311	P97311	0.8312124612603584	0.8312124612603584	0.0162387785741144	0.0433541966159392	14	P97311	Mcm6	DNA replication licensing factor MCM6	MCM6_MOUSE	23	77.91799821462114	1.779179982146211	HNP-006_BSEL_Feeds_D12	JM-05B_Cytiva_feeds_D12
486	540622	HNP-006_BSEL_Feeds_D12 / JM-05B_Cytiva_feeds_D12	P85845;P85845;Q16658;Q16658;Q61553;Q61553	P85845;Q16658;Q61553	0.6735891956779405	0.6735891956779405	0.0168246870671736	0.0441886209354758	14	P85845;Q16658;Q61553	Fscn1;FSCN1;Fscn1	Fascin	FSCN1_RAT;FSCN1_HUMAN;FSCN1_MOUSE	1	59.50362317982936	1.5950362317982936	HNP-006_BSEL_Feeds_D12	JM-05B_Cytiva_feeds_D12
497	546049	HNP-006_BSEL_Feeds_D12 / JM-05B_Cytiva_feeds_D12	Q4KLY4;Q4KLY4;Q5R9J5;Q5R9J5;Q99496;Q99496;Q9CQJ4;Q9CQJ4	Q4KLY4;Q5R9J5;Q99496;Q9CQJ4	1.021757076144031	1.021757076144031	0.0171899908468038	0.0446992649453255	14	Q4KLY4;Q5R9J5;Q99496;Q9CQJ4	Rnf2;RNF2;RNF2;Rnf2	E3 ubiquitin-protein ligase RING2	RING2_RAT;RING2_PONAB;RING2_HUMAN;RING2_MOUSE	3	103.03902918045344	2.0303902918045345	HNP-006_BSEL_Feeds_D12	JM-05B_Cytiva_feeds_D12
499	547230	HNP-006_BSEL_Feeds_D12 / JM-05B_Cytiva_feeds_D12	P54276;P54276	P54276	1.3865193001302427	1.3865193001302427	0.0172708749962866	0.0448125856409667	14	P54276	Msh6	DNA mismatch repair protein Msh6	MSH6_MOUSE	1	161.4471421138213	2.6144714211382127	HNP-006_BSEL_Feeds_D12	JM-05B_Cytiva_feeds_D12
529	567195	HNP-006_BSEL_Feeds_D12 / JM-05B_Cytiva_feeds_D12	P39951;P39951	P39951	0.9305472889749612	0.9305472889749612	0.0186523360173774	0.0466932556530362	14	P39951	Cdk1	Cyclin-dependent kinase 1	CDK1_RAT	13	90.59989030948088	1.9059989030948088	HNP-006_BSEL_Feeds_D12	JM-05B_Cytiva_feeds_D12
535	569226	HNP-006_BSEL_Feeds_D12 / JM-05B_Cytiva_feeds_D12	Q8N0Z2;Q8N0Z2	Q8N0Z2	0.8654678285566908	0.8654678285566908	0.0187951863200968	0.0468838794775659	12	Q8N0Z2	ABRA	Actin-binding Rho-activating protein	ABRA_HUMAN	1	82.19303761358694	1.8219303761358687	HNP-006_BSEL_Feeds_D12	JM-05B_Cytiva_feeds_D12
559	579583	HNP-006_BSEL_Feeds_D12 / JM-05B_Cytiva_feeds_D12	P31266;P31266;Q06330;Q06330;Q3SZ41;Q3SZ41;Q5RFK6;Q5RFK6	P31266;Q06330;Q3SZ41;Q5RFK6	0.7092593416885561	0.7092593416885561	0.0195432335558259	0.0478780629520165	10	P31266;Q06330;Q3SZ41;Q5RFK6	Rbpj;RBPJ;RBPJ;RBPJ	Recombining binding protein suppressor of hairless	SUH_MOUSE;SUH_HUMAN;SUH_BOVIN;SUH_PONAB	1	63.49645349914381	1.634964534991438	HNP-006_BSEL_Feeds_D12	JM-05B_Cytiva_feeds_D12
591	591657	HNP-006_BSEL_Feeds_D12 / JM-05B_Cytiva_feeds_D12	A2A884;A2A884;Q5T1R4;Q5T1R4	A2A884;Q5T1R4	0.9317900574365726	0.9317900574365726	0.0204141977514535	0.0489911073232825	14	A2A884;Q5T1R4	Hivep3;HIVEP3	Transcription factor HIVEP3	ZEP3_MOUSE;ZEP3_HUMAN	1	90.76414788170386	1.9076414788170384	HNP-006_BSEL_Feeds_D12	JM-05B_Cytiva_feeds_D12
595	592395	HNP-006_BSEL_Feeds_D12 / JM-05B_Cytiva_feeds_D12	O35814;O35814	O35814	1.3762555376708183	1.3762555376708183	0.0204695147915219	0.0490628280971721	12	O35814	Stip1	Stress-induced-phosphoprotein 1	STIP1_RAT	2	159.59372991141257	2.5959372991141256	HNP-006_BSEL_Feeds_D12	JM-05B_Cytiva_feeds_D12
