## Supplementary material for "Fatty Acid β-oxidation and Ferroptosis Define a Survival-Productivity Trade Off in CHO fed-Batch Bioreactors": JM-05B_Cytiva_feeds_D14_vs_HNP-006_BSEL_Feeds_D14_DOWNREGULATED.tsv

	Unnamed: 0	Comparison (group1/group2)	Group	ProteinGroups	AVG Log2 Ratio	Absolute AVG Log2 Ratio	Pvalue	Qvalue	# of Ratios	UniProtIds	Genes	ProteinDescriptions	ProteinNames	# Unique Total Peptides	% Change	Ratio	Condition Numerator	Condition Denominator	GO Cellular Component	GO Molecular Function	GO Biological Process
0	7924	HNP-006_BSEL_Feeds_D14 / JM-05B_Cytiva_feeds_D14	A0A0B4J1V7;A0A0B4J1V7	A0A0B4J1V7	-0.952403351395154	0.952403351395154	1.0322214044923838e-06	0.0001848647567468	16	A0A0B4J1V7	IGHV7-81	Probable non-functional immunoglobulin heavy variable 7-81	HV781_HUMAN	1	-48.322913184691295	0.516770868153087	HNP-006_BSEL_Feeds_D14	JM-05B_Cytiva_feeds_D14
5	23094	HNP-006_BSEL_Feeds_D14 / JM-05B_Cytiva_feeds_D14	Q4KLH5;Q4KLH5;Q8K2K6;Q8K2K6	Q4KLH5;Q8K2K6	-0.7416751447629311	0.7416751447629311	1.2640049116536922e-05	0.0007771122150377	16	Q4KLH5;Q8K2K6	Agfg1	Arf-GAP domain and FG repeat-containing protein 1	AGFG1_RAT;AGFG1_MOUSE	2	-40.19554535913809	0.5980445464086191	HNP-006_BSEL_Feeds_D14	JM-05B_Cytiva_feeds_D14
6	26019	HNP-006_BSEL_Feeds_D14 / JM-05B_Cytiva_feeds_D14	MAB_HC;P0DOX5;P0DOX5	MAB_HC;P0DOX5	-1.138562956653956	1.138562956653956	1.7079923546971287e-05	0.0009320426319945	16	MAB_HC;P0DOX5		mAb 4 Heavy Chain.;Immunoglobulin gamma-1 heavy chain	FUJI_HC;IGG1_HUMAN	1	-54.57882151666513	0.4542117848333487	HNP-006_BSEL_Feeds_D14	JM-05B_Cytiva_feeds_D14
19	56986	HNP-006_BSEL_Feeds_D14 / JM-05B_Cytiva_feeds_D14	Q5RAV2;Q5RAV2;Q8BJF9;Q8BJF9;Q9UQN3;Q9UQN3	Q5RAV2;Q8BJF9;Q9UQN3	-0.989029166489566	0.989029166489566	0.00011072580186	0.0027588837609716	16	Q5RAV2;Q8BJF9;Q9UQN3	CHMP2B;Chmp2b;CHMP2B	Charged multivesicular body protein 2b	CHM2B_PONAB;CHM2B_MOUSE;CHM2B_HUMAN	2	-49.61833053935671	0.5038166946064329	HNP-006_BSEL_Feeds_D14	JM-05B_Cytiva_feeds_D14
23	65228	HNP-006_BSEL_Feeds_D14 / JM-05B_Cytiva_feeds_D14	Q99N85;Q99N85	Q99N85	-0.7726927485895898	0.7726927485895898	0.0001519336222344	0.0033073761866434	16	Q99N85	Mrps18a	Large ribosomal subunit protein mL66	RT18A_MOUSE	1	-41.46760358284885	0.5853239641715114	HNP-006_BSEL_Feeds_D14	JM-05B_Cytiva_feeds_D14
32	78529	HNP-006_BSEL_Feeds_D14 / JM-05B_Cytiva_feeds_D14	Q9DCU9;Q9DCU9	Q9DCU9	-1.0761934218234592	1.0761934218234592	0.0002340554828424	0.0042319484525282	16	Q9DCU9	Hoga1	4-hydroxy-2-oxoglutarate aldolase, mitochondrial	HOGA1_MOUSE	2	-52.572143312109	0.47427856687891	HNP-006_BSEL_Feeds_D14	JM-05B_Cytiva_feeds_D14
33	80173	HNP-006_BSEL_Feeds_D14 / JM-05B_Cytiva_feeds_D14	O95399;O95399	O95399	-1.3269063195010644	1.3269063195010644	0.0002455204148273	0.004348216952785	16	O95399	UTS2	Urotensin-2	UTS2_HUMAN	1	-60.13778782922832	0.3986221217077169	HNP-006_BSEL_Feeds_D14	JM-05B_Cytiva_feeds_D14
35	82049	HNP-006_BSEL_Feeds_D14 / JM-05B_Cytiva_feeds_D14	Q8BKE6;Q8BKE6	Q8BKE6	-0.6280456114919208	0.6280456114919208	0.0002590055727277	0.0044821632505178	16	Q8BKE6	Cyp20a1	Cytochrome P450 20A1	CP20A_MOUSE	1	-35.29476299512935	0.6470523700487065	HNP-006_BSEL_Feeds_D14	JM-05B_Cytiva_feeds_D14
36	83453	HNP-006_BSEL_Feeds_D14 / JM-05B_Cytiva_feeds_D14	P51553;P51553	P51553	-0.6465400582617712	0.6465400582617712	0.0002691160571406	0.0045787781448689	16	P51553	IDH3G	Isocitrate dehydrogenase [NAD] subunit gamma, mitochondrial	IDH3G_HUMAN	1	-36.11894953982314	0.6388105046017686	HNP-006_BSEL_Feeds_D14	JM-05B_Cytiva_feeds_D14
49	101507	HNP-006_BSEL_Feeds_D14 / JM-05B_Cytiva_feeds_D14	Q5M9G6;Q5M9G6;Q8BIZ6;Q8BIZ6;Q8TAD8;Q8TAD8	Q5M9G6;Q8BIZ6;Q8TAD8	-0.8475281664241673	0.8475281664241673	0.0004250531455499	0.0059456605514849	14	Q5M9G6;Q8BIZ6;Q8TAD8	Snip1;Snip1;SNIP1	Smad nuclear interacting protein 1;Smad nuclear-interacting protein 1;Smad nuclear-interacting protein 1	SNIP1_RAT;SNIP1_MOUSE;SNIP1_HUMAN	1	-44.426391184016325	0.5557360881598368	HNP-006_BSEL_Feeds_D14	JM-05B_Cytiva_feeds_D14
59	106511	HNP-006_BSEL_Feeds_D14 / JM-05B_Cytiva_feeds_D14	Q8HXY2;Q8HXY2	Q8HXY2	-0.7515159024958287	0.7515159024958287	0.000474583151418	0.0063265886358701	16	Q8HXY2	SLC25A20	Mitochondrial carnitine/acylcarnitine carrier protein	MCAT_MACFA	1	-40.6020890221474	0.593979109778526	HNP-006_BSEL_Feeds_D14	JM-05B_Cytiva_feeds_D14
77	122480	HNP-006_BSEL_Feeds_D14 / JM-05B_Cytiva_feeds_D14	D4A3K5;D4A3K5;P43275;P43275	D4A3K5;P43275	-0.7906606956218389	0.7906606956218389	0.0006535353747784	0.0075762444406294	16	D4A3K5;P43275	H1-1	Histone H1.1	H11_RAT;H11_MOUSE	1	-42.19207054693456	0.5780792945306544	HNP-006_BSEL_Feeds_D14	JM-05B_Cytiva_feeds_D14
78	122728	HNP-006_BSEL_Feeds_D14 / JM-05B_Cytiva_feeds_D14	Q9H3Z4;Q9H3Z4	Q9H3Z4	-1.191779406909394	1.191779406909394	0.0006565005529047	0.0075953020237139	16	Q9H3Z4	DNAJC5	DnaJ homolog subfamily C member 5	DNJC5_HUMAN	2	-56.22374048462472	0.4377625951537528	HNP-006_BSEL_Feeds_D14	JM-05B_Cytiva_feeds_D14
84	127272	HNP-006_BSEL_Feeds_D14 / JM-05B_Cytiva_feeds_D14	P42566;P42566;P42567;P42567	P42566;P42567	-0.8311763279042694	0.8311763279042694	0.0007123454219955	0.0079471517132508	16	P42566;P42567	EPS15;Eps15	Epidermal growth factor receptor substrate 15	EPS15_HUMAN;EPS15_MOUSE	3	-43.792923926604566	0.5620707607339543	HNP-006_BSEL_Feeds_D14	JM-05B_Cytiva_feeds_D14
85	127419	HNP-006_BSEL_Feeds_D14 / JM-05B_Cytiva_feeds_D14	Q13685;Q13685;Q3SZK1;Q3SZK1;Q5RCG7;Q5RCG7;Q7YR70;Q7YR70	Q13685;Q3SZK1;Q5RCG7;Q7YR70	-0.6255201674290102	0.6255201674290102	0.0007142767612126	0.0079594426718701	16	Q13685;Q3SZK1;Q5RCG7;Q7YR70	AAMP	Angio-associated migratory cell protein	AAMP_HUMAN;AAMP_BOVIN;AAMP_PONAB;AAMP_CANLF	1	-35.18139699609398	0.6481860300390602	HNP-006_BSEL_Feeds_D14	JM-05B_Cytiva_feeds_D14
86	129396	HNP-006_BSEL_Feeds_D14 / JM-05B_Cytiva_feeds_D14	Q60520;Q60520	Q60520	-0.6685204867919754	0.6685204867919754	0.0007394348984912	0.008114116181289	16	Q60520	Sin3a	Paired amphipathic helix protein Sin3a	SIN3A_MOUSE	6	-37.08484356935	0.6291515643065	HNP-006_BSEL_Feeds_D14	JM-05B_Cytiva_feeds_D14
88	130997	HNP-006_BSEL_Feeds_D14 / JM-05B_Cytiva_feeds_D14	Q13445;Q13445;Q3V009;Q3V009;Q5BK85;Q5BK85;Q5R7E6;Q5R7E6	Q13445;Q3V009;Q5BK85;Q5R7E6	-0.8996975413679013	0.8996975413679013	0.0007608317002464	0.0082466538638958	16	Q13445;Q3V009;Q5BK85;Q5R7E6	TMED1;Tmed1;Tmed1;TMED1	Transmembrane emp24 domain-containing protein 1	TMED1_HUMAN;TMED1_MOUSE;TMED1_RAT;TMED1_PONAB	2	-46.400090918630255	0.5359990908136975	HNP-006_BSEL_Feeds_D14	JM-05B_Cytiva_feeds_D14
93	133414	HNP-006_BSEL_Feeds_D14 / JM-05B_Cytiva_feeds_D14	Q1RMW1;Q1RMW1;Q5U203;Q5U203;Q969M7;Q969M7;Q9CY34;Q9CY34	Q1RMW1;Q5U203;Q969M7;Q9CY34	-1.008012530524259	1.008012530524259	0.0007916689600995	0.0084255081745485	16	Q1RMW1;Q5U203;Q969M7;Q9CY34	UBE2F;Ube2f;UBE2F;Ube2f	NEDD8-conjugating enzyme UBE2F	UBE2F_BOVIN;UBE2F_RAT;UBE2F_HUMAN;UB2FA_MOUSE	1	-50.276923437875	0.49723076562125	HNP-006_BSEL_Feeds_D14	JM-05B_Cytiva_feeds_D14
101	137473	HNP-006_BSEL_Feeds_D14 / JM-05B_Cytiva_feeds_D14	P08169;P08169	P08169	-0.9134800145905468	0.9134800145905468	0.0008480952912618	0.0087595385881849	16	P08169	IGF2R	Cation-independent mannose-6-phosphate receptor	MPRI_BOVIN	3	-46.90970785654144	0.5309029214345856	HNP-006_BSEL_Feeds_D14	JM-05B_Cytiva_feeds_D14
104	142518	HNP-006_BSEL_Feeds_D14 / JM-05B_Cytiva_feeds_D14	Q9D051;Q9D051	Q9D051	-0.5899478717611928	0.5899478717611928	0.000920864504288	0.009174387229228	16	Q9D051	Pdhb	Pyruvate dehydrogenase E1 component subunit beta, mitochondrial	ODPB_MOUSE	1	-33.56330881202393	0.6643669118797607	HNP-006_BSEL_Feeds_D14	JM-05B_Cytiva_feeds_D14
106	143530	HNP-006_BSEL_Feeds_D14 / JM-05B_Cytiva_feeds_D14	Q07973;Q07973	Q07973	-1.4804184059518408	1.4804184059518408	0.0009356980730294	0.0092562926118423	16	Q07973	CYP24A1	1,25-dihydroxyvitamin D(3) 24-hydroxylase, mitochondrial	CP24A_HUMAN	1	-64.16151407373269	0.3583848592626731	HNP-006_BSEL_Feeds_D14	JM-05B_Cytiva_feeds_D14
108	145481	HNP-006_BSEL_Feeds_D14 / JM-05B_Cytiva_feeds_D14	Q62523;Q62523	Q62523	-0.5892550956448331	0.5892550956448331	0.0009638996098106	0.0094076483393103	16	Q62523	Zyx	Zyxin	ZYX_MOUSE	2	-33.53139853018602	0.6646860146981398	HNP-006_BSEL_Feeds_D14	JM-05B_Cytiva_feeds_D14
113	152154	HNP-006_BSEL_Feeds_D14 / JM-05B_Cytiva_feeds_D14	O08914;O08914	O08914	-1.1321589438923678	1.1321589438923678	0.0010638118367144	0.009927404944479	16	O08914	Faah	Fatty-acid amide hydrolase 1	FAAH1_MOUSE	2	-54.37675223185667	0.4562324776814332	HNP-006_BSEL_Feeds_D14	JM-05B_Cytiva_feeds_D14
115	153610	HNP-006_BSEL_Feeds_D14 / JM-05B_Cytiva_feeds_D14	Q5EB81;Q5EB81	Q5EB81	-0.6585514967235778	0.6585514967235778	0.0010869227587007	0.0100468850904771	16	Q5EB81	Cyb5r1	NADH-cytochrome b5 reductase 1	NB5R1_RAT	2	-36.64859576748404	0.6335140423251596	HNP-006_BSEL_Feeds_D14	JM-05B_Cytiva_feeds_D14
123	164546	HNP-006_BSEL_Feeds_D14 / JM-05B_Cytiva_feeds_D14	P30285;P30285;P35426;P35426	P30285;P35426	-0.8558709069221776	0.8558709069221776	0.0012643739188782	0.0109102878841911	16	P30285;P35426	Cdk4	Cyclin-dependent kinase 4	CDK4_MOUSE;CDK4_RAT	5	-44.74683189992761	0.5525316810007239	HNP-006_BSEL_Feeds_D14	JM-05B_Cytiva_feeds_D14
128	170334	HNP-006_BSEL_Feeds_D14 / JM-05B_Cytiva_feeds_D14	Q4KLY4;Q4KLY4;Q5R9J5;Q5R9J5;Q99496;Q99496;Q9CQJ4;Q9CQJ4	Q4KLY4;Q5R9J5;Q99496;Q9CQJ4	-0.9819572295053708	0.9819572295053708	0.001365955059954	0.0113864308732238	12	Q4KLY4;Q5R9J5;Q99496;Q9CQJ4	Rnf2;RNF2;RNF2;Rnf2	E3 ubiquitin-protein ligase RING2	RING2_RAT;RING2_PONAB;RING2_HUMAN;RING2_MOUSE	3	-49.37075868769214	0.5062924131230786	HNP-006_BSEL_Feeds_D14	JM-05B_Cytiva_feeds_D14
135	172983	HNP-006_BSEL_Feeds_D14 / JM-05B_Cytiva_feeds_D14	Q60415;Q60415	Q60415	-0.7064392414315509	0.7064392414315509	0.0014134166155695	0.011601693946342	16	Q60415	PEX19	Peroxisomal biogenesis factor 19	PEX19_CRIGR	3	-38.71691802135253	0.6128308197864747	HNP-006_BSEL_Feeds_D14	JM-05B_Cytiva_feeds_D14
139	177084	HNP-006_BSEL_Feeds_D14 / JM-05B_Cytiva_feeds_D14	P08426;P08426	P08426	-0.9859144306742068	0.9859144306742068	0.0014882488554253	0.011933035397243	16	P08426	Try3	Cationic trypsin-3	TRY3_RAT	1	-49.50944050599741	0.504905594940026	HNP-006_BSEL_Feeds_D14	JM-05B_Cytiva_feeds_D14
155	185119	HNP-006_BSEL_Feeds_D14 / JM-05B_Cytiva_feeds_D14	P09445;P09445	P09445	-1.0596049742153806	1.0596049742153806	0.0016436652157052	0.0126069529580301	14	P09445	EEF2	Elongation factor 2	EF2_CRIGR	1	-52.02365938179903	0.4797634061820097	HNP-006_BSEL_Feeds_D14	JM-05B_Cytiva_feeds_D14
162	187151	HNP-006_BSEL_Feeds_D14 / JM-05B_Cytiva_feeds_D14	Q5SW19;Q5SW19	Q5SW19	-0.664642455989295	0.664642455989295	0.0016838577141725	0.0127752974580059	16	Q5SW19	Cluh	Clustered mitochondria protein homolog	CLU_MOUSE	5	-36.91549722398189	0.6308450277601811	HNP-006_BSEL_Feeds_D14	JM-05B_Cytiva_feeds_D14
186	204241	HNP-006_BSEL_Feeds_D14 / JM-05B_Cytiva_feeds_D14	Q9QW30;Q9QW30	Q9QW30	-1.1364895667673518	1.1364895667673518	0.0020468617422807	0.0142298591579643	16	Q9QW30	Notch2	Neurogenic locus notch homolog protein 2	NOTC2_RAT	1	-54.51349688815753	0.4548650311184247	HNP-006_BSEL_Feeds_D14	JM-05B_Cytiva_feeds_D14
192	207129	HNP-006_BSEL_Feeds_D14 / JM-05B_Cytiva_feeds_D14	A5A6N7;A5A6N7;P00336;P00336;P07195;P07195;Q4R5B6;Q4R5B6	A5A6N7;P00336;P07195;Q4R5B6	-0.6109541298460684	0.6109541298460684	0.00211232906443	0.0144802385647953	16	A5A6N7;P00336;P07195;Q4R5B6	LDHB	L-lactate dehydrogenase B chain	LDHB_PANTR;LDHB_PIG;LDHB_HUMAN;LDHB_MACFA	2	-34.523647073474415	0.6547635292652558	HNP-006_BSEL_Feeds_D14	JM-05B_Cytiva_feeds_D14
205	212687	HNP-006_BSEL_Feeds_D14 / JM-05B_Cytiva_feeds_D14	P49020;P49020;Q15363;Q15363;Q63524;Q63524;Q9R0Q3;Q9R0Q3	P49020;Q15363;Q63524;Q9R0Q3	-0.6506230395946065	0.6506230395946065	0.0022418651878733	0.0149665617590823	16	P49020;Q15363;Q63524;Q9R0Q3	TMED2;TMED2;Tmed2;Tmed2	Transmembrane emp24 domain-containing protein 2 (Fragment);Transmembrane emp24 domain-containing protein 2;Transmembrane emp24 domain-containing protein 2;Transmembrane emp24 domain-containing protein 2	TMED2_CRIGR;TMED2_HUMAN;TMED2_RAT;TMED2_MOUSE	2	-36.29948416119533	0.6370051583880467	HNP-006_BSEL_Feeds_D14	JM-05B_Cytiva_feeds_D14
210	214883	HNP-006_BSEL_Feeds_D14 / JM-05B_Cytiva_feeds_D14	Q9JHE5;Q9JHE5	Q9JHE5	-0.6763567372974908	0.6763567372974908	0.0022925856672068	0.015148875644035	16	Q9JHE5	Slc38a2	Sodium-coupled neutral amino acid symporter 2	S38A2_RAT	3	-37.42565183038212	0.6257434816961788	HNP-006_BSEL_Feeds_D14	JM-05B_Cytiva_feeds_D14
221	218467	HNP-006_BSEL_Feeds_D14 / JM-05B_Cytiva_feeds_D14	Q0IIF7;Q0IIF7	Q0IIF7	-0.5801403715148065	0.5801403715148065	0.0023785925247629	0.0154594596466185	16	Q0IIF7	USP14	Ubiquitin carboxyl-terminal hydrolase 14	UBP14_BOVIN	11	-33.11013083582325	0.6688986916417675	HNP-006_BSEL_Feeds_D14	JM-05B_Cytiva_feeds_D14
224	218928	HNP-006_BSEL_Feeds_D14 / JM-05B_Cytiva_feeds_D14	P59764;P59764	P59764	-0.6332304133230303	0.6332304133230303	0.0023900290379122	0.0155009267101798	14	P59764	Dock4	Dedicator of cytokinesis protein 4	DOCK4_MOUSE	1	-35.52688531292427	0.6447311468707573	HNP-006_BSEL_Feeds_D14	JM-05B_Cytiva_feeds_D14
241	226138	HNP-006_BSEL_Feeds_D14 / JM-05B_Cytiva_feeds_D14	P36969;P36969;Q32QL6;Q32QL6;Q4AEG9;Q4AEG9;Q4AEH0;Q4AEH0;Q4AEH2;Q4AEH2	P36969;Q32QL6;Q4AEG9;Q4AEH0;Q4AEH2	-0.9004006704373704	0.9004006704373704	0.0025661141872618	0.0161122234450157	14	P36969;Q32QL6;Q4AEG9;Q4AEH0;Q4AEH2	GPX4	Phospholipid hydroperoxide glutathione peroxidase	GPX4_HUMAN;GPX4_CALJA;GPX4_SAPAP;GPX4_MACFU;GPX4_PONPY	1	-46.42620764508146	0.5357379235491854	HNP-006_BSEL_Feeds_D14	JM-05B_Cytiva_feeds_D14
257	230817	HNP-006_BSEL_Feeds_D14 / JM-05B_Cytiva_feeds_D14	Q64514;Q64514	Q64514	-0.700031567106429	0.700031567106429	0.0026795970833149	0.016483822270286	16	Q64514	Tpp2	Tripeptidyl-peptidase 2	TPP2_MOUSE	2	-38.444126230069486	0.6155587376993051	HNP-006_BSEL_Feeds_D14	JM-05B_Cytiva_feeds_D14
258	231145	HNP-006_BSEL_Feeds_D14 / JM-05B_Cytiva_feeds_D14	Q6PGC1;Q6PGC1	Q6PGC1	-0.6788491287002386	0.6788491287002386	0.0026881364057287	0.0165128512118807	16	Q6PGC1	Dhx29	ATP-dependent RNA helicase DHX29	DHX29_MOUSE	2	-37.53366157807984	0.6246633842192016	HNP-006_BSEL_Feeds_D14	JM-05B_Cytiva_feeds_D14
259	231496	HNP-006_BSEL_Feeds_D14 / JM-05B_Cytiva_feeds_D14	Q6P5W5;Q6P5W5	Q6P5W5	-0.7292535352472106	0.7292535352472106	0.0026964556482847	0.0165387084812858	14	Q6P5W5	SLC39A4	Zinc transporter ZIP4	S39A4_HUMAN	1	-39.6784056960923	0.603215943039077	HNP-006_BSEL_Feeds_D14	JM-05B_Cytiva_feeds_D14
266	236668	HNP-006_BSEL_Feeds_D14 / JM-05B_Cytiva_feeds_D14	B0FWK4;B0FWK4;P83362;P83362;Q3T134;Q3T134	B0FWK4;P83362;Q3T134	-0.7262886712742412	0.7262886712742412	0.0028286817764412	0.0169703214429053	16	B0FWK4;P83362;Q3T134	SPCS1	Signal peptidase complex subunit 1	SPCS1_PIG;SPCS1_CANLF;SPCS1_BOVIN	1	-39.55431209766698	0.6044568790233302	HNP-006_BSEL_Feeds_D14	JM-05B_Cytiva_feeds_D14
271	237867	HNP-006_BSEL_Feeds_D14 / JM-05B_Cytiva_feeds_D14	Q2NL27;Q2NL27;Q9Y3D9;Q9Y3D9	Q2NL27;Q9Y3D9	-0.6859393220729322	0.6859393220729322	0.0028600151750554	0.0170721989802361	16	Q2NL27;Q9Y3D9	MRPS23	Small ribosomal subunit protein mS23	RT23_BOVIN;RT23_HUMAN	2	-37.83990223475927	0.6216009776524073	HNP-006_BSEL_Feeds_D14	JM-05B_Cytiva_feeds_D14
288	245611	HNP-006_BSEL_Feeds_D14 / JM-05B_Cytiva_feeds_D14	O08532;O08532;P54289;P54289;P54290;P54290	O08532;P54289;P54290	-0.7569626744546967	0.7569626744546967	0.003065149091763	0.0177198497563276	16	O08532;P54289;P54290	Cacna2d1;CACNA2D1;Cacna2d1	Voltage-dependent calcium channel subunit alpha-2/delta-1	CA2D1_MOUSE;CA2D1_HUMAN;CA2D1_RAT	3	-40.82591797461596	0.5917408202538404	HNP-006_BSEL_Feeds_D14	JM-05B_Cytiva_feeds_D14
291	248390	HNP-006_BSEL_Feeds_D14 / JM-05B_Cytiva_feeds_D14	Q28749;Q28749	Q28749	-0.9213321743675176	0.9213321743675176	0.003141292683019	0.0179568309561673	16	Q28749	FN1	Fibronectin (Fragment)	FINC_RABIT	1	-47.19787759513976	0.5280212240486024	HNP-006_BSEL_Feeds_D14	JM-05B_Cytiva_feeds_D14
310	257329	HNP-006_BSEL_Feeds_D14 / JM-05B_Cytiva_feeds_D14	P06733;P06733;Q4R5L2;Q4R5L2	P06733;Q4R5L2	-0.663300656841566	0.663300656841566	0.0033913518332989	0.0187128272998199	16	P06733;Q4R5L2	ENO1	Alpha-enolase	ENOA_HUMAN;ENOA_MACFA	2	-36.856797287184726	0.6314320271281527	HNP-006_BSEL_Feeds_D14	JM-05B_Cytiva_feeds_D14
314	258582	HNP-006_BSEL_Feeds_D14 / JM-05B_Cytiva_feeds_D14	P35508;P35508;P48730;P48730;Q06486;Q06486;Q5RC72;Q5RC72;Q9DC28;Q9DC28	P35508;P48730;Q06486;Q5RC72;Q9DC28	-0.5813201291259296	0.5813201291259296	0.0034282187024778	0.0188243175571038	16	P35508;P48730;Q06486;Q5RC72;Q9DC28	CSNK1D;CSNK1D;Csnk1d;CSNK1D;Csnk1d	Casein kinase I isoform delta	KC1D_BOVIN;KC1D_HUMAN;KC1D_RAT;KC1D_PONAB;KC1D_MOUSE	2	-33.16480737735771	0.6683519262264229	HNP-006_BSEL_Feeds_D14	JM-05B_Cytiva_feeds_D14
332	266901	HNP-006_BSEL_Feeds_D14 / JM-05B_Cytiva_feeds_D14	Q53GQ0;Q53GQ0	Q53GQ0	-0.6087443229234621	0.6087443229234621	0.0036735366202909	0.0195429307389152	16	Q53GQ0	HSD17B12	Very-long-chain 3-oxoacyl-CoA reductase	DHB12_HUMAN	2	-34.42327869143791	0.6557672130856209	HNP-006_BSEL_Feeds_D14	JM-05B_Cytiva_feeds_D14
344	271106	HNP-006_BSEL_Feeds_D14 / JM-05B_Cytiva_feeds_D14	Q2TB18;Q2TB18;Q5RCY5;Q5RCY5	Q2TB18;Q5RCY5	-0.8252452191342775	0.8252452191342775	0.0038004591176768	0.0199045277279295	16	Q2TB18;Q5RCY5	ASTE1	Protein asteroid homolog 1	ASTE1_HUMAN;ASTE1_PONAB	1	-43.56137361492603	0.5643862638507396	HNP-006_BSEL_Feeds_D14	JM-05B_Cytiva_feeds_D14
347	273943	HNP-006_BSEL_Feeds_D14 / JM-05B_Cytiva_feeds_D14	Q13740;Q13740	Q13740	-0.7732377043530964	0.7732377043530964	0.0038873631642711	0.020148758707567	16	Q13740	ALCAM	CD166 antigen	CD166_HUMAN	4	-41.48970911605403	0.5851029088394597	HNP-006_BSEL_Feeds_D14	JM-05B_Cytiva_feeds_D14
351	274539	HNP-006_BSEL_Feeds_D14 / JM-05B_Cytiva_feeds_D14	P04406;P04406	P04406	-0.5904788341769739	0.5904788341769739	0.0039061391595024	0.02020207902725	16	P04406	GAPDH	Glyceraldehyde-3-phosphate dehydrogenase	G3P_HUMAN	1	-33.5877553475399	0.6641224465246011	HNP-006_BSEL_Feeds_D14	JM-05B_Cytiva_feeds_D14
379	288056	HNP-006_BSEL_Feeds_D14 / JM-05B_Cytiva_feeds_D14	P27008;P27008	P27008	-0.6351746703445382	0.6351746703445382	0.0043405413774407	0.0213954343248421	14	P27008	Parp1	Poly [ADP-ribose] polymerase 1	PARP1_RAT	2	-35.61371438933937	0.6438628561066063	HNP-006_BSEL_Feeds_D14	JM-05B_Cytiva_feeds_D14
392	290512	HNP-006_BSEL_Feeds_D14 / JM-05B_Cytiva_feeds_D14	Q53EP0;Q53EP0	Q53EP0	-0.6494726859626294	0.6494726859626294	0.0044189242224612	0.0215977311363839	16	Q53EP0	FNDC3B	Fibronectin type III domain-containing protein 3B	FND3B_HUMAN	3	-36.24867138363396	0.6375132861636604	HNP-006_BSEL_Feeds_D14	JM-05B_Cytiva_feeds_D14
403	294415	HNP-006_BSEL_Feeds_D14 / JM-05B_Cytiva_feeds_D14	Q9QUR7;Q9QUR7	Q9QUR7	-0.6604540098308721	0.6604540098308721	0.0045514687424142	0.0219507923331959	16	Q9QUR7	Pin1	Peptidyl-prolyl cis-trans isomerase NIMA-interacting 1	PIN1_MOUSE	1	-36.73208357171716	0.6326791642828284	HNP-006_BSEL_Feeds_D14	JM-05B_Cytiva_feeds_D14
414	298963	HNP-006_BSEL_Feeds_D14 / JM-05B_Cytiva_feeds_D14	O88370;O88370;Q0P5F7;Q0P5F7;Q8TBX8;Q8TBX8;Q91XU3;Q91XU3	O88370;Q0P5F7;Q8TBX8;Q91XU3	-0.7625497249957296	0.7625497249957296	0.0047076977815473	0.0223587143088246	16	O88370;Q0P5F7;Q8TBX8;Q91XU3	Pip4k2c;PIP4K2C;PIP4K2C;Pip4k2c	Phosphatidylinositol 5-phosphate 4-kinase type-2 gamma	PI42C_RAT;PI42C_BOVIN;PI42C_HUMAN;PI42C_MOUSE	2	-41.0546352279688	0.589453647720312	HNP-006_BSEL_Feeds_D14	JM-05B_Cytiva_feeds_D14
424	301774	HNP-006_BSEL_Feeds_D14 / JM-05B_Cytiva_feeds_D14	P05165;P05165	P05165	-0.6891356812598862	0.6891356812598862	0.0048049586746705	0.0226080729425807	16	P05165	PCCA	Propionyl-CoA carboxylase alpha chain, mitochondrial	PCCA_HUMAN	1	-37.97746842668819	0.6202253157331181	HNP-006_BSEL_Feeds_D14	JM-05B_Cytiva_feeds_D14
425	302213	HNP-006_BSEL_Feeds_D14 / JM-05B_Cytiva_feeds_D14	P16884;P16884	P16884	-0.7390539089534356	0.7390539089534356	0.0048211108676117	0.0226511407510683	16	P16884	Nefh	Neurofilament heavy polypeptide	NFH_RAT	2	-40.08678774221867	0.5991321225778133	HNP-006_BSEL_Feeds_D14	JM-05B_Cytiva_feeds_D14
426	303110	HNP-006_BSEL_Feeds_D14 / JM-05B_Cytiva_feeds_D14	Q8VDC1;Q8VDC1	Q8VDC1	-0.5983709441998369	0.5983709441998369	0.0048500464735756	0.0227195600561411	16	Q8VDC1	Fyco1	FYVE and coiled-coil domain-containing protein 1	FYCO1_MOUSE	3	-33.95006458903174	0.6604993541096826	HNP-006_BSEL_Feeds_D14	JM-05B_Cytiva_feeds_D14
436	306270	HNP-006_BSEL_Feeds_D14 / JM-05B_Cytiva_feeds_D14	Q2PG46;Q2PG46;Q2TBQ0;Q2TBQ0;Q5R4V9;Q5R4V9;Q811P6;Q811P6;Q8JZM0;Q8JZM0;Q8WVM0;Q8WVM0	Q2PG46;Q2TBQ0;Q5R4V9;Q811P6;Q8JZM0;Q8WVM0	-0.6226824373111276	0.6226824373111276	0.0049591181401791	0.0229908869236854	16	Q2PG46;Q2TBQ0;Q5R4V9;Q811P6;Q8JZM0;Q8WVM0	TFB1M;TFB1M;TFB1M;Tfb1m;Tfb1m;TFB1M	Dimethyladenosine transferase 1, mitochondrial;Mitochondrial dimethyladenosine transferase 1;Dimethyladenosine transferase 1, mitochondrial;Dimethyladenosine transferase 1, mitochondrial;Dimethyladenosine transferase 1, mitochondrial;Dimethyladenosine transferase 1, mitochondrial	TFB1M_MACFA;TFB1M_BOVIN;TFB1M_PONAB;TFB1M_RAT;TFB1M_MOUSE;TFB1M_HUMAN	1	-35.053775624377934	0.6494622437562206	HNP-006_BSEL_Feeds_D14	JM-05B_Cytiva_feeds_D14
460	317057	HNP-006_BSEL_Feeds_D14 / JM-05B_Cytiva_feeds_D14	Q3B7Z2;Q3B7Z2	Q3B7Z2	-0.9214863848001504	0.9214863848001504	0.0053400916768176	0.023914848458945	16	Q3B7Z2	Osbp	Oxysterol-binding protein 1	OSBP1_MOUSE	1	-47.203521340172	0.5279647865982801	HNP-006_BSEL_Feeds_D14	JM-05B_Cytiva_feeds_D14
463	317487	HNP-006_BSEL_Feeds_D14 / JM-05B_Cytiva_feeds_D14	O08700;O08700;P97390;P97390;Q9NRW7;Q9NRW7	O08700;P97390;Q9NRW7	-0.7261597901630277	0.7261597901630277	0.0053556619385875	0.0239520492337214	16	O08700;P97390;Q9NRW7	Vps45;Vps45;VPS45	Vacuolar protein sorting-associated protein 45	VPS45_RAT;VPS45_MOUSE;VPS45_HUMAN	2	-39.54891202683947	0.6045108797316053	HNP-006_BSEL_Feeds_D14	JM-05B_Cytiva_feeds_D14
466	318269	HNP-006_BSEL_Feeds_D14 / JM-05B_Cytiva_feeds_D14	Q9H0A0;Q9H0A0	Q9H0A0	-0.6722232549640367	0.6722232549640367	0.0053860109459799	0.0240285628769537	16	Q9H0A0	NAT10	RNA cytidine acetyltransferase	NAT10_HUMAN	2	-37.24611226035736	0.6275388773964263	HNP-006_BSEL_Feeds_D14	JM-05B_Cytiva_feeds_D14
479	322218	HNP-006_BSEL_Feeds_D14 / JM-05B_Cytiva_feeds_D14	Q9D9R9;Q9D9R9	Q9D9R9	-0.7116902218229642	0.7116902218229642	0.005531673066029	0.024376003659339	14	Q9D9R9	FAM186A	Protein FAM186A	F186A_MOUSE	1	-38.93956476321517	0.6106043523678483	HNP-006_BSEL_Feeds_D14	JM-05B_Cytiva_feeds_D14
490	324572	HNP-006_BSEL_Feeds_D14 / JM-05B_Cytiva_feeds_D14	Q9ERS2;Q9ERS2	Q9ERS2	-0.6510896868438577	0.6510896868438577	0.0056197573856486	0.0245846179015381	16	Q9ERS2	Ndufa13	NADH dehydrogenase [ubiquinone] 1 alpha subcomplex subunit 13	NDUAD_MOUSE	2	-36.32008509396787	0.6367991490603213	HNP-006_BSEL_Feeds_D14	JM-05B_Cytiva_feeds_D14
492	325070	HNP-006_BSEL_Feeds_D14 / JM-05B_Cytiva_feeds_D14	P20761;P20761	P20761	-1.2678392199758537	1.2678392199758537	0.0056371915344309	0.0246230423056978	16	P20761	Igh-1a	Ig gamma-2B chain C region	IGG2B_RAT	2	-58.47187098336746	0.4152812901663253	HNP-006_BSEL_Feeds_D14	JM-05B_Cytiva_feeds_D14
519	332602	HNP-006_BSEL_Feeds_D14 / JM-05B_Cytiva_feeds_D14	Q8BHA3;Q8BHA3	Q8BHA3	-0.6311469535980775	0.6311469535980775	0.005921217432227	0.0252779583755538	16	Q8BHA3	Dtd2	D-aminoacyl-tRNA deacylase 2	DTD2_MOUSE	3	-35.43370957268007	0.6456629042731993	HNP-006_BSEL_Feeds_D14	JM-05B_Cytiva_feeds_D14
533	336418	HNP-006_BSEL_Feeds_D14 / JM-05B_Cytiva_feeds_D14	Q64442;Q64442	Q64442	-0.6648418881385579	0.6648418881385579	0.0060708418875096	0.0256227390676243	16	Q64442	Sord	Sorbitol dehydrogenase	DHSO_MOUSE	1	-36.92421715999015	0.6307578284000985	HNP-006_BSEL_Feeds_D14	JM-05B_Cytiva_feeds_D14
547	342731	HNP-006_BSEL_Feeds_D14 / JM-05B_Cytiva_feeds_D14	Q8K2J7;Q8K2J7	Q8K2J7	-0.992165449103697	0.992165449103697	0.0063216100657256	0.0261896802431747	12	Q8K2J7	Rell1	RELT-like protein 1	RELL1_MOUSE	1	-49.72773656298696	0.5027226343701304	HNP-006_BSEL_Feeds_D14	JM-05B_Cytiva_feeds_D14
560	345741	HNP-006_BSEL_Feeds_D14 / JM-05B_Cytiva_feeds_D14	O75828;O75828	O75828	-0.583259318499143	0.583259318499143	0.0064389786170783	0.0264435329620537	16	O75828	CBR3	Carbonyl reductase [NADPH] 3	CBR3_HUMAN	1	-33.25458312762288	0.6674541687237712	HNP-006_BSEL_Feeds_D14	JM-05B_Cytiva_feeds_D14
626	365564	HNP-006_BSEL_Feeds_D14 / JM-05B_Cytiva_feeds_D14	P52480;P52480	P52480	-0.654775649714278	0.654775649714278	0.0072556139317094	0.0281815144977701	16	P52480	Pkm	Pyruvate kinase PKM	KPYM_MOUSE	3	-36.48257418791353	0.6351742581208647	HNP-006_BSEL_Feeds_D14	JM-05B_Cytiva_feeds_D14
646	370997	HNP-006_BSEL_Feeds_D14 / JM-05B_Cytiva_feeds_D14	Q3TYS2;Q3TYS2;Q6AYA6;Q6AYA6	Q3TYS2;Q6AYA6	-0.5870998332202959	0.5870998332202959	0.0074917452266734	0.0286726827183565	16	Q3TYS2;Q6AYA6	Cybc1	Cytochrome b-245 chaperone 1	CYBC1_MOUSE;CYBC1_RAT	5	-33.432025942469814	0.6656797405753019	HNP-006_BSEL_Feeds_D14	JM-05B_Cytiva_feeds_D14
695	385032	HNP-006_BSEL_Feeds_D14 / JM-05B_Cytiva_feeds_D14	P16413;P16413	P16413	-0.6425506165180843	0.6425506165180843	0.0081008587049446	0.0298737850351359	16	P16413	GSTM1	Glutathione S-transferase B	GSTM1_CAVPO	2	-35.9420567029342	0.640579432970658	HNP-006_BSEL_Feeds_D14	JM-05B_Cytiva_feeds_D14
716	391037	HNP-006_BSEL_Feeds_D14 / JM-05B_Cytiva_feeds_D14	Q9BWU0;Q9BWU0	Q9BWU0	-0.665829763319944	0.665829763319944	0.0083757625206257	0.0304133722767333	16	Q9BWU0	SLC4A1AP	Kanadaptin	NADAP_HUMAN	3	-36.96739307035911	0.6303260692964089	HNP-006_BSEL_Feeds_D14	JM-05B_Cytiva_feeds_D14
792	408129	HNP-006_BSEL_Feeds_D14 / JM-05B_Cytiva_feeds_D14	O60885;O60885;Q9ESU6;Q9ESU6	O60885;Q9ESU6	-0.857992104080539	0.857992104080539	0.0091852773784652	0.0319558696076508	14	O60885;Q9ESU6	BRD4;Brd4	Bromodomain-containing protein 4	BRD4_HUMAN;BRD4_MOUSE	1	-44.82801104053969	0.551719889594603	HNP-006_BSEL_Feeds_D14	JM-05B_Cytiva_feeds_D14
793	408239	HNP-006_BSEL_Feeds_D14 / JM-05B_Cytiva_feeds_D14	Q8BH97;Q8BH97	Q8BH97	-0.5953670349869787	0.5953670349869787	0.0091899617011791	0.0319636652783029	16	Q8BH97	Rcn3	Reticulocalbin-3	RCN3_MOUSE	7	-33.812395362317595	0.6618760463768241	HNP-006_BSEL_Feeds_D14	JM-05B_Cytiva_feeds_D14
797	409634	HNP-006_BSEL_Feeds_D14 / JM-05B_Cytiva_feeds_D14	A7MBC2;A7MBC2;Q99K01;Q99K01	A7MBC2;Q99K01	-0.6054757458622723	0.6054757458622723	0.0092533237229019	0.032074156525994	12	A7MBC2;Q99K01	PDXDC1;Pdxdc1	Pyridoxal-dependent decarboxylase domain-containing protein 1	PDXD1_BOVIN;PDXD1_MOUSE	1	-34.274539316725175	0.6572546068327483	HNP-006_BSEL_Feeds_D14	JM-05B_Cytiva_feeds_D14
799	410311	HNP-006_BSEL_Feeds_D14 / JM-05B_Cytiva_feeds_D14	Q86UU1;Q86UU1	Q86UU1	-0.8321286206594349	0.8321286206594349	0.0092859587612887	0.032134361834985	16	Q86UU1	PHLDB1	Pleckstrin homology-like domain family B member 1	PHLB1_HUMAN	3	-43.83001279718569	0.5616998720281431	HNP-006_BSEL_Feeds_D14	JM-05B_Cytiva_feeds_D14
804	411113	HNP-006_BSEL_Feeds_D14 / JM-05B_Cytiva_feeds_D14	P02751;P02751	P02751	-0.6437489309603053	0.6437489309603053	0.0093246981569981	0.0322054716300718	16	P02751	FN1	Fibronectin	FINC_HUMAN	3	-35.99524166985292	0.6400475833014708	HNP-006_BSEL_Feeds_D14	JM-05B_Cytiva_feeds_D14
813	413939	HNP-006_BSEL_Feeds_D14 / JM-05B_Cytiva_feeds_D14	P70470;P70470	P70470	-0.9072174310738234	0.9072174310738234	0.009465197615833	0.032467474486506	16	P70470	Lypla1	Acyl-protein thioesterase 1	LYPA1_RAT	2	-46.67874770250047	0.5332125229749953	HNP-006_BSEL_Feeds_D14	JM-05B_Cytiva_feeds_D14
817	414834	HNP-006_BSEL_Feeds_D14 / JM-05B_Cytiva_feeds_D14	Q3T1J9;Q3T1J9;Q5RAE0;Q5RAE0;Q921Y0;Q921Y0;Q9H8S9;Q9H8S9	Q3T1J9;Q5RAE0;Q921Y0;Q9H8S9	-0.6132318572172232	0.6132318572172232	0.0095088432763268	0.0325468350064246	16	Q3T1J9;Q5RAE0;Q921Y0;Q9H8S9	Mob1a;MOB1A;Mob1a;MOB1A	MOB kinase activator 1A	MOB1A_RAT;MOB1A_PONAB;MOB1A_MOUSE;MOB1A_HUMAN	2	-34.6269395988803	0.653730604011197	HNP-006_BSEL_Feeds_D14	JM-05B_Cytiva_feeds_D14
821	415816	HNP-006_BSEL_Feeds_D14 / JM-05B_Cytiva_feeds_D14	P23381;P23381;Q5R4J1;Q5R4J1	P23381;Q5R4J1	-0.9687011508693116	0.9687011508693116	0.0095579350470283	0.0326372854242224	16	P23381;Q5R4J1	WARS1	Tryptophan--tRNA ligase, cytoplasmic;Tryptophan--tRNA ligase, cytoplasmic	SYWC_HUMAN;SYWC_PONAB	2	-48.90341248466841	0.5109658751533159	HNP-006_BSEL_Feeds_D14	JM-05B_Cytiva_feeds_D14
828	418770	HNP-006_BSEL_Feeds_D14 / JM-05B_Cytiva_feeds_D14	P47802;P47802	P47802	-0.6579830242872182	0.6579830242872182	0.0097012661812569	0.0328934655911443	14	P47802	Mtx1	Metaxin-1	MTX1_MOUSE	2	-36.62362817397449	0.6337637182602551	HNP-006_BSEL_Feeds_D14	JM-05B_Cytiva_feeds_D14
851	424103	HNP-006_BSEL_Feeds_D14 / JM-05B_Cytiva_feeds_D14	Q15942;Q15942	Q15942	-0.6880383355649529	0.6880383355649529	0.0099732113077626	0.0333902599114123	16	Q15942	ZYX	Zyxin	ZYX_HUMAN	3	-37.93027477406283	0.6206972522593717	HNP-006_BSEL_Feeds_D14	JM-05B_Cytiva_feeds_D14
852	424240	HNP-006_BSEL_Feeds_D14 / JM-05B_Cytiva_feeds_D14	A6NCV1;A6NCV1	A6NCV1	-1.044760267968505	1.044760267968505	0.0099799909525506	0.0334021680920625	16	A6NCV1	OR6C74	Olfactory receptor 6C74	O6C74_HUMAN	1	-51.52745515992863	0.4847254484007137	HNP-006_BSEL_Feeds_D14	JM-05B_Cytiva_feeds_D14
941	448780	HNP-006_BSEL_Feeds_D14 / JM-05B_Cytiva_feeds_D14	Q9P2R3;Q9P2R3	Q9P2R3	-1.1559096182192556	1.1559096182192556	0.0112459926876648	0.0355811911048596	16	Q9P2R3	ANKFY1	Rabankyrin-5	ANFY1_HUMAN	1	-55.12168602363192	0.4487831397636807	HNP-006_BSEL_Feeds_D14	JM-05B_Cytiva_feeds_D14
960	452495	HNP-006_BSEL_Feeds_D14 / JM-05B_Cytiva_feeds_D14	Q9WVM1;Q9WVM1	Q9WVM1	-0.6426460777099495	0.6426460777099495	0.0114489967551786	0.0359260802187968	14	Q9WVM1	Racgap1	Rac GTPase-activating protein 1	RGAP1_MOUSE	3	-35.94629519071886	0.6405370480928114	HNP-006_BSEL_Feeds_D14	JM-05B_Cytiva_feeds_D14
1078	475409	HNP-006_BSEL_Feeds_D14 / JM-05B_Cytiva_feeds_D14	P14087;P14087	P14087	-0.6821989486030423	0.6821989486030423	0.0127319433799897	0.0380262530055336	16	P14087	ANXA1	Annexin A1	ANXA1_CAVCU	2	-37.6785350501962	0.6232146494980381	HNP-006_BSEL_Feeds_D14	JM-05B_Cytiva_feeds_D14
1104	480728	HNP-006_BSEL_Feeds_D14 / JM-05B_Cytiva_feeds_D14	Q3ZCJ2;Q3ZCJ2	Q3ZCJ2	-0.6221815916541422	0.6221815916541422	0.013043477951651	0.038525673002031	16	Q3ZCJ2	AKR1A1	Aldo-keto reductase family 1 member A1	AK1A1_BOVIN	1	-35.03122499492422	0.6496877500507577	HNP-006_BSEL_Feeds_D14	JM-05B_Cytiva_feeds_D14
1275	514608	HNP-006_BSEL_Feeds_D14 / JM-05B_Cytiva_feeds_D14	P20929;P20929	P20929	-0.6411558659187341	0.6411558659187341	0.0151143187404988	0.0417029850063824	16	P20929	NEB	Nebulin	NEBU_HUMAN	3	-35.8800976235427	0.6411990237645729	HNP-006_BSEL_Feeds_D14	JM-05B_Cytiva_feeds_D14
1369	530568	HNP-006_BSEL_Feeds_D14 / JM-05B_Cytiva_feeds_D14	Q9UNY4;Q9UNY4	Q9UNY4	-0.6496337327201396	0.6496337327201396	0.0161534733712368	0.0432296738216326	14	Q9UNY4	TTF2	Transcription termination factor 2	TTF2_HUMAN	1	-36.25578749025805	0.6374421250974195	HNP-006_BSEL_Feeds_D14	JM-05B_Cytiva_feeds_D14
1382	533180	HNP-006_BSEL_Feeds_D14 / JM-05B_Cytiva_feeds_D14	Q5T1B0;Q5T1B0	Q5T1B0	-0.6262483490684351	0.6262483490684351	0.0163237867294346	0.0434713767548933	14	Q5T1B0	AXDND1	Axonemal dynein light chain domain-containing protein 1	AXDN1_HUMAN	1	-35.21410509139077	0.6478589490860923	HNP-006_BSEL_Feeds_D14	JM-05B_Cytiva_feeds_D14
1408	538347	HNP-006_BSEL_Feeds_D14 / JM-05B_Cytiva_feeds_D14	Q04721;Q04721	Q04721	-0.7039010145207859	0.7039010145207859	0.0166709323028015	0.0439696617526611	12	Q04721	NOTCH2	Neurogenic locus notch homolog protein 2	NOTC2_HUMAN	3	-38.60900382005139	0.6139099617994861	HNP-006_BSEL_Feeds_D14	JM-05B_Cytiva_feeds_D14
1425	540888	HNP-006_BSEL_Feeds_D14 / JM-05B_Cytiva_feeds_D14	Q91YH6;Q91YH6	Q91YH6	-1.0013565252248726	1.0013565252248726	0.016844402359108	0.0442185609633266	14	Q91YH6	Atp6v1b1	V-type proton ATPase subunit B, kidney isoform	VATB1_MOUSE	1	-50.04699148590617	0.4995300851409384	HNP-006_BSEL_Feeds_D14	JM-05B_Cytiva_feeds_D14
1459	546839	HNP-006_BSEL_Feeds_D14 / JM-05B_Cytiva_feeds_D14	Q3V0Q1;Q3V0Q1	Q3V0Q1	-1.1622087799391785	1.1622087799391785	0.017244267512869	0.0447757407118449	14	Q3V0Q1	Dnah12	Dynein axonemal heavy chain 12	DYH12_MOUSE	1	-55.317208630328096	0.446827913696719	HNP-006_BSEL_Feeds_D14	JM-05B_Cytiva_feeds_D14
1463	547911	HNP-006_BSEL_Feeds_D14 / JM-05B_Cytiva_feeds_D14	Q8BH69;Q8BH69	Q8BH69	-0.684213979860439	0.684213979860439	0.0173140677973322	0.0448693511959429	16	Q8BH69	Sephs1	Selenide, water dikinase 1	SPS1_MOUSE	1	-37.76551950479369	0.6223448049520631	HNP-006_BSEL_Feeds_D14	JM-05B_Cytiva_feeds_D14
1520	559106	HNP-006_BSEL_Feeds_D14 / JM-05B_Cytiva_feeds_D14	Q91W86;Q91W86;Q9H270;Q9H270	Q91W86;Q9H270	-0.6075150586907003	0.6075150586907003	0.0180796951101228	0.0459148658977139	14	Q91W86;Q9H270	Vps11;VPS11	Vacuolar protein sorting-associated protein 11 homolog	VPS11_MOUSE;VPS11_HUMAN	1	-34.36737951089505	0.6563262048910495	HNP-006_BSEL_Feeds_D14	JM-05B_Cytiva_feeds_D14
1543	563908	HNP-006_BSEL_Feeds_D14 / JM-05B_Cytiva_feeds_D14	Q5F204;Q5F204	Q5F204	-0.604167326395916	0.604167326395916	0.0184198172213347	0.0463802876580065	16	Q5F204	Mdh1b	Putative malate dehydrogenase 1B	MDH1B_MOUSE	1	-34.21490406615659	0.6578509593384341	HNP-006_BSEL_Feeds_D14	JM-05B_Cytiva_feeds_D14
1623	577036	HNP-006_BSEL_Feeds_D14 / JM-05B_Cytiva_feeds_D14	P30904;P30904;P34884;P34884	P30904;P34884	-1.0587758540519363	1.0587758540519363	0.0193569448009054	0.0476310656143645	12	P30904;P34884	Mif	Macrophage migration inhibitory factor	MIF_RAT;MIF_MOUSE	1	-51.996079343929146	0.4800392065607085	HNP-006_BSEL_Feeds_D14	JM-05B_Cytiva_feeds_D14
1658	582991	HNP-006_BSEL_Feeds_D14 / JM-05B_Cytiva_feeds_D14	Q91YK0;Q91YK0	Q91YK0	-0.7902553111158627	0.7902553111158627	0.0197892280106911	0.0481974590072249	10	Q91YK0	Lrrc49	Leucine-rich repeat-containing protein 49	LRC49_MOUSE	1	-42.17582474931159	0.5782417525068841	HNP-006_BSEL_Feeds_D14	JM-05B_Cytiva_feeds_D14
