## Supplementary material for "Fatty Acid β-oxidation and Ferroptosis Define a Survival-Productivity Trade Off in CHO fed-Batch Bioreactors": JM-05B_Cytiva_feeds_D14_vs_HNP-006_BSEL_Feeds_D14_UPREGULATED.tsv

	Unnamed: 0	Comparison (group1/group2)	Group	ProteinGroups	AVG Log2 Ratio	Absolute AVG Log2 Ratio	Pvalue	Qvalue	# of Ratios	UniProtIds	Genes	ProteinDescriptions	ProteinNames	# Unique Total Peptides	% Change	Ratio	Condition Numerator	Condition Denominator	GO Cellular Component	GO Molecular Function	GO Biological Process
1	8336	HNP-006_BSEL_Feeds_D14 / JM-05B_Cytiva_feeds_D14	P02804;P02804	P02804	2.480615748190369	2.480615748190369	1.1632533595594632e-06	0.0001981022793861	14	P02804	MT1	Metallothionein-1	MT1_CRIGR	1	458.1356302996066	5.581356302996066	HNP-006_BSEL_Feeds_D14	JM-05B_Cytiva_feeds_D14
96	134156	HNP-006_BSEL_Feeds_D14 / JM-05B_Cytiva_feeds_D14	P29389;P29389	P29389	1.0533539547460546	1.0533539547460546	0.0008019010771296	0.0084872033186061	16	P29389	FTH1	Ferritin heavy chain	FRIH_CRIGR	12	107.53489824694611	2.0753489824694613	HNP-006_BSEL_Feeds_D14	JM-05B_Cytiva_feeds_D14
133	172000	HNP-006_BSEL_Feeds_D14 / JM-05B_Cytiva_feeds_D14	P05982;P05982	P05982	0.8721845916488029	0.8721845916488029	0.001396420194359	0.0115274876946033	14	P05982	Nqo1	NAD(P)H dehydrogenase [quinone] 1	NQO1_RAT	1	83.04325236156276	1.830432523615628	HNP-006_BSEL_Feeds_D14	JM-05B_Cytiva_feeds_D14
568	348363	HNP-006_BSEL_Feeds_D14 / JM-05B_Cytiva_feeds_D14	Q91WJ8;Q91WJ8	Q91WJ8	0.9721371121118072	0.9721371121118072	0.0065381427780437	0.0266487059698848	12	Q91WJ8	Fubp1	Far upstream element-binding protein 1	FUBP1_MOUSE	1	96.17444410999734	1.9617444410999727	HNP-006_BSEL_Feeds_D14	JM-05B_Cytiva_feeds_D14
1614	575735	HNP-006_BSEL_Feeds_D14 / JM-05B_Cytiva_feeds_D14	Q8WUM4;Q8WUM4	Q8WUM4	0.806670824024343	0.806670824024343	0.0192644801001914	0.047510740149342	14	Q8WUM4	PDCD6IP	Programmed cell death 6-interacting protein	PDC6I_HUMAN	2	74.91703806200442	1.7491703806200445	HNP-006_BSEL_Feeds_D14	JM-05B_Cytiva_feeds_D14
