## Supplementary material for "Fatty Acid β-oxidation and Ferroptosis Define a Survival-Productivity Trade Off in CHO fed-Batch Bioreactors": JM-05B_Cytiva_feeds_D05_vs_HNP-006_Cytiva_Feeds_D05_DOWNREGULATED.tsv

	Unnamed: 0	Comparison (group1/group2)	Group	ProteinGroups	AVG Log2 Ratio	Absolute AVG Log2 Ratio	Pvalue	Qvalue	# of Ratios	UniProtIds	Genes	ProteinDescriptions	ProteinNames	# Unique Total Peptides	% Change	Ratio	Condition Numerator	Condition Denominator	GO Cellular Component	GO Molecular Function	GO Biological Process
0	3371	HNP-006_Cytiva_Feeds_D05 / JM-05B_Cytiva_feeds_D05	P55065;P55065	P55065	-0.7109645969136098	0.7109645969136098	1.4524448005158112e-07	6.115447331384269e-05	14	P55065	Pltp	Phospholipid transfer protein	PLTP_MOUSE	5	-38.90884578531529	0.6109115421468471	HNP-006_Cytiva_Feeds_D05	JM-05B_Cytiva_feeds_D05
1	29469	HNP-006_Cytiva_Feeds_D05 / JM-05B_Cytiva_feeds_D05	P20000;P20000	P20000	-1.993952938492466	1.993952938492466	2.2870275569742057e-05	0.0011018784072792	14	P20000	ALDH2	Aldehyde dehydrogenase, mitochondrial	ALDH2_BOVIN	1	-74.8949924931984	0.2510500750680161	HNP-006_Cytiva_Feeds_D05	JM-05B_Cytiva_feeds_D05
2	40049	HNP-006_Cytiva_Feeds_D05 / JM-05B_Cytiva_feeds_D05	P21980;P21980	P21980	-1.1368973208343724	1.1368973208343724	4.8498190695881465e-05	0.0017194128332759	14	P21980	TGM2	Protein-glutamine gamma-glutamyltransferase 2	TGM2_HUMAN	2	-54.52635108486152	0.4547364891513847	HNP-006_Cytiva_Feeds_D05	JM-05B_Cytiva_feeds_D05
3	41317	HNP-006_Cytiva_Feeds_D05 / JM-05B_Cytiva_feeds_D05	P31661;P31661	P31661	-1.1154047358286947	1.1154047358286947	5.2056962543033245e-05	0.0017889437291477	14	P31661	SLC6A8	Sodium- and chloride-dependent creatine transporter 1	SC6A8_RABIT	2	-53.84383499972236	0.4615616500027763	HNP-006_Cytiva_Feeds_D05	JM-05B_Cytiva_feeds_D05
4	44033	HNP-006_Cytiva_Feeds_D05 / JM-05B_Cytiva_feeds_D05	O35115;O35115;O70433;O70433;Q2KI95;Q2KI95	O35115;O70433;Q2KI95	-2.0153980867369565	2.0153980867369565	6.040726577581789e-05	0.0019476981925423	14	O35115;O70433;Q2KI95	Fhl2;Fhl2;FHL2	Four and a half LIM domains protein 2	FHL2_RAT;FHL2_MOUSE;FHL2_BOVIN	2	-75.26540961363051	0.2473459038636949	HNP-006_Cytiva_Feeds_D05	JM-05B_Cytiva_feeds_D05
6	54753	HNP-006_Cytiva_Feeds_D05 / JM-05B_Cytiva_feeds_D05	Q8BPM2;Q8BPM2;Q9Y4K4;Q9Y4K4	Q8BPM2;Q9Y4K4	-1.406188931230666	1.406188931230666	0.0001009610815523	0.0026181463285582	14	Q8BPM2;Q9Y4K4	Map4k5;MAP4K5	Mitogen-activated protein kinase kinase kinase kinase 5	M4K5_MOUSE;M4K5_HUMAN	1	-62.26929221649008	0.3773070778350992	HNP-006_Cytiva_Feeds_D05	JM-05B_Cytiva_feeds_D05
8	57675	HNP-006_Cytiva_Feeds_D05 / JM-05B_Cytiva_feeds_D05	Q62356;Q62356	Q62356	-1.2996085229507004	1.2996085229507004	0.0001138604555439	0.0028030763767578	14	Q62356	Fstl1	Follistatin-related protein 1	FSTL1_MOUSE	4	-59.37635840321961	0.4062364159678039	HNP-006_Cytiva_Feeds_D05	JM-05B_Cytiva_feeds_D05
9	63293	HNP-006_Cytiva_Feeds_D05 / JM-05B_Cytiva_feeds_D05	O35350;O35350;P06815;P06815;P97571;P97571	O35350;P06815;P97571	-0.8199789699034581	0.8199789699034581	0.0001416773935152	0.0031783346882325	14	O35350;P06815;P97571	Capn1;CAPN1;Capn1	Calpain-1 catalytic subunit;Calpain-1 catalytic subunit (Fragment);Calpain-1 catalytic subunit	CAN1_MOUSE;CAN1_RABIT;CAN1_RAT	2	-43.35498002948399	0.5664501997051601	HNP-006_Cytiva_Feeds_D05	JM-05B_Cytiva_feeds_D05
13	75729	HNP-006_Cytiva_Feeds_D05 / JM-05B_Cytiva_feeds_D05	P21956;P21956;P70490;P70490	P21956;P70490	-0.6853911374085423	0.6853911374085423	0.0002153758525379	0.0040381848972265	14	P21956;P70490	Mfge8	Lactadherin	MFGM_MOUSE;MFGM_RAT	1	-37.81627860952288	0.6218372139047712	HNP-006_Cytiva_Feeds_D05	JM-05B_Cytiva_feeds_D05
14	76781	HNP-006_Cytiva_Feeds_D05 / JM-05B_Cytiva_feeds_D05	P02751;P02751	P02751	-0.8296879922100574	0.8296879922100574	0.0002224090614072	0.0041128123238436	14	P02751	FN1	Fibronectin	FINC_HUMAN	3	-43.734908780785	0.56265091219215	HNP-006_Cytiva_Feeds_D05	JM-05B_Cytiva_feeds_D05
15	90048	HNP-006_Cytiva_Feeds_D05 / JM-05B_Cytiva_feeds_D05	Q75N73;Q75N73	Q75N73	-1.7847161189936376	1.7847161189936376	0.0003209469734636	0.0050606801645978	12	Q75N73	Slc39a14	Metal cation symporter ZIP14	S39AE_MOUSE	2	-70.97669174759454	0.2902330825240545	HNP-006_Cytiva_Feeds_D05	JM-05B_Cytiva_feeds_D05
18	108568	HNP-006_Cytiva_Feeds_D05 / JM-05B_Cytiva_feeds_D05	Q5H8C1;Q5H8C1	Q5H8C1	-1.5452834439237677	1.5452834439237677	0.0004960234778932	0.0064871440670325	12	Q5H8C1	FREM1	FRAS1-related extracellular matrix protein 1	FREM1_HUMAN	1	-65.73716210027516	0.3426283789972484	HNP-006_Cytiva_Feeds_D05	JM-05B_Cytiva_feeds_D05
24	132958	HNP-006_Cytiva_Feeds_D05 / JM-05B_Cytiva_feeds_D05	P16884;P16884	P16884	-1.0585795214863805	1.0585795214863805	0.0007854287054233	0.0083875777256735	14	P16884	Nefh	Neurofilament heavy polypeptide	NFH_RAT	2	-51.9895461723616	0.480104538276384	HNP-006_Cytiva_Feeds_D05	JM-05B_Cytiva_feeds_D05
27	139709	HNP-006_Cytiva_Feeds_D05 / JM-05B_Cytiva_feeds_D05	Q06AV1;Q06AV1	Q06AV1	-1.016669047601885	1.016669047601885	0.0008811601466837	0.0089553899502963	14	Q06AV1	NNMT	Nicotinamide N-methyltransferase	NNMT_PIG	2	-50.57438055142682	0.4942561944857317	HNP-006_Cytiva_Feeds_D05	JM-05B_Cytiva_feeds_D05
28	142933	HNP-006_Cytiva_Feeds_D05 / JM-05B_Cytiva_feeds_D05	P51647;P51647	P51647	-0.907659229454956	0.907659229454956	0.0009269326937777	0.0092080951909944	14	P51647	Aldh1a1	Aldehyde dehydrogenase 1A1	AL1A1_RAT	2	-46.69507383911494	0.5330492616088506	HNP-006_Cytiva_Feeds_D05	JM-05B_Cytiva_feeds_D05
29	143781	HNP-006_Cytiva_Feeds_D05 / JM-05B_Cytiva_feeds_D05	Q28749;Q28749	Q28749	-0.9158703752029226	0.9158703752029226	0.0009392749867176	0.0092757028968121	14	Q28749	FN1	Fibronectin (Fragment)	FINC_RABIT	1	-46.99759882800766	0.5300240117199234	HNP-006_Cytiva_Feeds_D05	JM-05B_Cytiva_feeds_D05
39	183922	HNP-006_Cytiva_Feeds_D05 / JM-05B_Cytiva_feeds_D05	Q9QZK5;Q9QZK5;Q9R118;Q9R118	Q9QZK5;Q9R118	-0.5845874153938946	0.5845874153938946	0.0016194536365682	0.012502373628902	14	Q9QZK5;Q9R118	Htra1	Serine protease HTRA1	HTRA1_RAT;HTRA1_MOUSE	12	-33.31599845751882	0.6668400154248117	HNP-006_Cytiva_Feeds_D05	JM-05B_Cytiva_feeds_D05
43	197260	HNP-006_Cytiva_Feeds_D05 / JM-05B_Cytiva_feeds_D05	O77735;O77735;P56603;P56603;Q8K021;Q8K021	O77735;P56603;Q8K021	-1.1765871615606056	1.1765871615606056	0.0018944815299567	0.0136364014078148	14	O77735;P56603;Q8K021	SCAMP1;Scamp1;Scamp1	Secretory carrier-associated membrane protein 1	SCAM1_PIG;SCAM1_RAT;SCAM1_MOUSE	2	-55.76032051519471	0.4423967948480529	HNP-006_Cytiva_Feeds_D05	JM-05B_Cytiva_feeds_D05
46	203817	HNP-006_Cytiva_Feeds_D05 / JM-05B_Cytiva_feeds_D05	Q6PB93;Q6PB93	Q6PB93	-1.2167542023154423	1.2167542023154423	0.0020369656083239	0.0141905528249353	12	Q6PB93	Galnt2	Polypeptide N-acetylgalactosaminyltransferase 2	GALT2_MOUSE	2	-56.975038760298325	0.4302496123970167	HNP-006_Cytiva_Feeds_D05	JM-05B_Cytiva_feeds_D05
49	213373	HNP-006_Cytiva_Feeds_D05 / JM-05B_Cytiva_feeds_D05	P81287;P81287	P81287	-0.8875547216367039	0.8875547216367039	0.0022582523759304	0.015027466616885	14	P81287	ANXA5	Annexin A5	ANXA5_BOVIN	3	-45.94704938359755	0.5405295061640245	HNP-006_Cytiva_Feeds_D05	JM-05B_Cytiva_feeds_D05
50	213689	HNP-006_Cytiva_Feeds_D05 / JM-05B_Cytiva_feeds_D05	Q9JI18;Q9JI18;Q9NZR2;Q9NZR2	Q9JI18;Q9NZR2	-1.660426136514916	1.660426136514916	0.0022660510994187	0.0150571455096753	12	Q9JI18;Q9NZR2	Lrp1b;LRP1B	Low-density lipoprotein receptor-related protein 1B	LRP1B_MOUSE;LRP1B_HUMAN	1	-68.3654306020636	0.3163456939793639	HNP-006_Cytiva_Feeds_D05	JM-05B_Cytiva_feeds_D05
53	221124	HNP-006_Cytiva_Feeds_D05 / JM-05B_Cytiva_feeds_D05	P11276;P11276	P11276	-0.7615821375590529	0.7615821375590529	0.0024430642487587	0.0156874596592962	14	P11276	Fn1	Fibronectin	FINC_MOUSE	46	-41.01508846089359	0.5898491153910641	HNP-006_Cytiva_Feeds_D05	JM-05B_Cytiva_feeds_D05
54	228288	HNP-006_Cytiva_Feeds_D05 / JM-05B_Cytiva_feeds_D05	Q28377;Q28377	Q28377	-0.9808360017819466	0.9808360017819466	0.0026174474845485	0.0162795842053316	14	Q28377	FN1	Fibronectin	FINC_HORSE	5	-49.33139557073645	0.5066860442926355	HNP-006_Cytiva_Feeds_D05	JM-05B_Cytiva_feeds_D05
61	252031	HNP-006_Cytiva_Feeds_D05 / JM-05B_Cytiva_feeds_D05	Q06210;Q06210	Q06210	-0.9170258180943748	0.9170258180943748	0.0032416591189078	0.0182627422344054	14	Q06210	GFPT1	Glutamine--fructose-6-phosphate aminotransferase [isomerizing] 1	GFPT1_HUMAN	1	-47.04003103208586	0.5295996896791414	HNP-006_Cytiva_Feeds_D05	JM-05B_Cytiva_feeds_D05
64	259015	HNP-006_Cytiva_Feeds_D05 / JM-05B_Cytiva_feeds_D05	Q58CW5;Q58CW5	Q58CW5	-1.6152051433140244	1.6152051433140244	0.0034397194542754	0.0188561740343717	14	Q58CW5	SERINC2	Serine incorporator 2	SERC2_BOVIN	1	-67.35814714505334	0.3264185285494666	HNP-006_Cytiva_Feeds_D05	JM-05B_Cytiva_feeds_D05
65	260905	HNP-006_Cytiva_Feeds_D05 / JM-05B_Cytiva_feeds_D05	Q6P5W5;Q6P5W5	Q6P5W5	-1.4440273948856972	1.4440273948856972	0.0034959050283202	0.0190253522644241	12	Q6P5W5	SLC39A4	Zinc transporter ZIP4	S39A4_HUMAN	1	-63.24601450685552	0.3675398549314448	HNP-006_Cytiva_Feeds_D05	JM-05B_Cytiva_feeds_D05
66	261408	HNP-006_Cytiva_Feeds_D05 / JM-05B_Cytiva_feeds_D05	Q6P7S1;Q6P7S1	Q6P7S1	-1.6132372940836852	1.6132372940836852	0.0035114910253066	0.0190734025372152	10	Q6P7S1	Asah1	Acid ceramidase	ASAH1_RAT	1	-67.3135929799876	0.3268640702001239	HNP-006_Cytiva_Feeds_D05	JM-05B_Cytiva_feeds_D05
70	276125	HNP-006_Cytiva_Feeds_D05 / JM-05B_Cytiva_feeds_D05	O08796;O08796	O08796	-0.6130394978047642	0.6130394978047642	0.0039559747408427	0.0203424151061414	14	O08796	Eef2k	Eukaryotic elongation factor 2 kinase	EF2K_MOUSE	3	-34.618222606368285	0.6538177739363171	HNP-006_Cytiva_Feeds_D05	JM-05B_Cytiva_feeds_D05
72	286274	HNP-006_Cytiva_Feeds_D05 / JM-05B_Cytiva_feeds_D05	P61750;P61750;P61751;P61751	P61750;P61751	-0.6449098064075423	0.6449098064075423	0.0042807738895281	0.021232249704631	14	P61750;P61751	Arf4	ADP-ribosylation factor 4	ARF4_MOUSE;ARF4_RAT	4	-36.04672286630186	0.6395327713369814	HNP-006_Cytiva_Feeds_D05	JM-05B_Cytiva_feeds_D05
83	305495	HNP-006_Cytiva_Feeds_D05 / JM-05B_Cytiva_feeds_D05	P22791;P22791	P22791	-1.1065985985619795	1.1065985985619795	0.0049326523150022	0.02292590830539	14	P22791	Hmgcs2	Hydroxymethylglutaryl-CoA synthase, mitochondrial	HMCS2_RAT	11	-53.56123851257656	0.4643876148742344	HNP-006_Cytiva_Feeds_D05	JM-05B_Cytiva_feeds_D05
87	318706	HNP-006_Cytiva_Feeds_D05 / JM-05B_Cytiva_feeds_D05	Q3U962;Q3U962	Q3U962	-2.208919469737312	2.208919469737312	0.0054018957787704	0.0240663008560357	10	Q3U962	Col5a2	Collagen alpha-2(V) chain	CO5A2_MOUSE	1	-78.37037541803737	0.2162962458196262	HNP-006_Cytiva_Feeds_D05	JM-05B_Cytiva_feeds_D05
94	330447	HNP-006_Cytiva_Feeds_D05 / JM-05B_Cytiva_feeds_D05	B0FYL5;B0FYL5;O18754;O18754;P04925;P04925;P13852;P13852;Q60468;Q60468;Q60506;Q60506;Q9Z0T3;Q9Z0T3	B0FYL5;O18754;P04925;P13852;Q60468;Q60506;Q9Z0T3	-1.510335389668035	1.510335389668035	0.0058397105293885	0.0250925812873969	14	B0FYL5;O18754;P04925;P13852;Q60468;Q60506;Q9Z0T3	PRNP;PRNP;Prnp;Prnp;PRNP;PRNP;PRNP	Major prion protein	PRIO_VULLA;PRIO_FELCA;PRIO_MOUSE;PRIO_RAT;PRIO_CRIMI;PRIO_CRIGR;PRIO_SIGHI	1	-64.89703959493811	0.3510296040506188	HNP-006_Cytiva_Feeds_D05	JM-05B_Cytiva_feeds_D05
96	333433	HNP-006_Cytiva_Feeds_D05 / JM-05B_Cytiva_feeds_D05	O14893;O14893;Q9QZP1;Q9QZP1	O14893;Q9QZP1	-1.009051994463576	1.009051994463576	0.0059538371537756	0.0253537338470905	14	O14893;Q9QZP1	GEMIN2;Gemin2	Gem-associated protein 2	GEMI2_HUMAN;GEMI2_RAT	2	-50.312736085981925	0.4968726391401807	HNP-006_Cytiva_Feeds_D05	JM-05B_Cytiva_feeds_D05
99	335149	HNP-006_Cytiva_Feeds_D05 / JM-05B_Cytiva_feeds_D05	Q99104;Q99104	Q99104	-0.9402683846187078	0.9402683846187078	0.0060205391613214	0.0255066368926743	14	Q99104	Myo5a	Unconventional myosin-Va	MYO5A_MOUSE	2	-47.88640755353123	0.5211359244646877	HNP-006_Cytiva_Feeds_D05	JM-05B_Cytiva_feeds_D05
101	337931	HNP-006_Cytiva_Feeds_D05 / JM-05B_Cytiva_feeds_D05	P14869;P14869	P14869	-1.844121566661448	1.844121566661448	0.0061297251579525	0.0257553553287975	12	P14869	Rplp0	Large ribosomal subunit protein uL10	RLA0_MOUSE	1	-72.14750577951612	0.2785249422048388	HNP-006_Cytiva_Feeds_D05	JM-05B_Cytiva_feeds_D05
104	346902	HNP-006_Cytiva_Feeds_D05 / JM-05B_Cytiva_feeds_D05	O95400;O95400;Q9CWK3;Q9CWK3	O95400;Q9CWK3	-0.7502244785703015	0.7502244785703015	0.006482087403291	0.0265315561070443	12	O95400;Q9CWK3	CD2BP2;Cd2bp2	CD2 antigen cytoplasmic tail-binding protein 2	CD2B2_HUMAN;CD2B2_MOUSE	1	-40.54889536455188	0.5945110463544812	HNP-006_Cytiva_Feeds_D05	JM-05B_Cytiva_feeds_D05
105	347273	HNP-006_Cytiva_Feeds_D05 / JM-05B_Cytiva_feeds_D05	P97306;P97306	P97306	-1.221429827892749	1.221429827892749	0.0064962225582974	0.0265610581858824	12	P97306	Stac	SH3 and cysteine-rich domain-containing protein	STAC_MOUSE	1	-57.11425250407468	0.4288574749592532	HNP-006_Cytiva_Feeds_D05	JM-05B_Cytiva_feeds_D05
106	350876	HNP-006_Cytiva_Feeds_D05 / JM-05B_Cytiva_feeds_D05	Q8QZT1;Q8QZT1	Q8QZT1	-0.8023795424323809	0.8023795424323809	0.0066400186633417	0.0268702291455215	14	Q8QZT1	Acat1	Acetyl-CoA acetyltransferase, mitochondrial	THIL_MOUSE	3	-42.65973577914352	0.5734026422085647	HNP-006_Cytiva_Feeds_D05	JM-05B_Cytiva_feeds_D05
109	359982	HNP-006_Cytiva_Feeds_D05 / JM-05B_Cytiva_feeds_D05	Q62736;Q62736	Q62736	-0.61168572013258	0.61168572013258	0.0070251712058242	0.0277097714194895	14	Q62736	Cald1	Non-muscle caldesmon	CALD1_RAT	5	-34.55684169810488	0.6544315830189512	HNP-006_Cytiva_Feeds_D05	JM-05B_Cytiva_feeds_D05
113	363718	HNP-006_Cytiva_Feeds_D05 / JM-05B_Cytiva_feeds_D05	O89051;O89051	O89051	-0.9599872728840936	0.9599872728840936	0.007178606863731	0.0280237983906706	14	O89051	Itm2b	Integral membrane protein 2B	ITM2B_MOUSE	1	-48.59385517629311	0.5140614482370689	HNP-006_Cytiva_Feeds_D05	JM-05B_Cytiva_feeds_D05
115	367594	HNP-006_Cytiva_Feeds_D05 / JM-05B_Cytiva_feeds_D05	P79134;P79134	P79134	-2.142901497444123	2.142901497444123	0.0073433560146432	0.0283649574082344	10	P79134	ANXA6	Annexin A6	ANXA6_BOVIN	2	-77.3576045277268	0.2264239547227319	HNP-006_Cytiva_Feeds_D05	JM-05B_Cytiva_feeds_D05
118	391559	HNP-006_Cytiva_Feeds_D05 / JM-05B_Cytiva_feeds_D05	Q3T0R7;Q3T0R7	Q3T0R7	-0.6855365719319549	0.6855365719319549	0.0084027082099209	0.0304703968276899	14	Q3T0R7	ACAA2	3-ketoacyl-CoA thiolase, mitochondrial	THIM_BOVIN	4	-37.82254688092394	0.6217745311907605	HNP-006_Cytiva_Feeds_D05	JM-05B_Cytiva_feeds_D05
119	393510	HNP-006_Cytiva_Feeds_D05 / JM-05B_Cytiva_feeds_D05	Q3ZCB8;Q3ZCB8;Q5R7C1;Q5R7C1;Q5U2V8;Q5U2V8;Q99KI3;Q99KI3;Q9P0I2;Q9P0I2	Q3ZCB8;Q5R7C1;Q5U2V8;Q99KI3;Q9P0I2	-1.2120261483813295	1.2120261483813295	0.0084908552474745	0.0306373356266507	14	Q3ZCB8;Q5R7C1;Q5U2V8;Q99KI3;Q9P0I2	EMC3;EMC3;Emc3;Emc3;EMC3	ER membrane protein complex subunit 3	EMC3_BOVIN;EMC3_PONAB;EMC3_RAT;EMC3_MOUSE;EMC3_HUMAN	2	-56.83380445171235	0.4316619554828764	HNP-006_Cytiva_Feeds_D05	JM-05B_Cytiva_feeds_D05
126	412448	HNP-006_Cytiva_Feeds_D05 / JM-05B_Cytiva_feeds_D05	A1Z623;A1Z623;O60613;O60613;Q923V8;Q923V8;Q9ERR7;Q9ERR7	A1Z623;O60613;Q923V8;Q9ERR7	-0.6862679190176625	0.6862679190176625	0.0093914921260847	0.03233117134745	14	A1Z623;O60613;Q923V8;Q9ERR7	SELENOF;SELENOF;Selenof;Selenof	Selenoprotein F	SEP15_PIG;SEP15_HUMAN;SEP15_RAT;SEP15_MOUSE	2	-37.85405858220374	0.6214594141779626	HNP-006_Cytiva_Feeds_D05	JM-05B_Cytiva_feeds_D05
137	436309	HNP-006_Cytiva_Feeds_D05 / JM-05B_Cytiva_feeds_D05	P04117;P04117;P70623;P70623;Q99P60;Q99P60	P04117;P70623;Q99P60	-0.7571275880366527	0.7571275880366527	0.0105984199222445	0.0344907742747062	14	P04117;P70623;Q99P60	Fabp4;Fabp4;FABP4	Fatty acid-binding protein, adipocyte;Fatty acid-binding protein, adipocyte;Fatty acid-binding protein, adipocyte	FABP4_MOUSE;FABP4_RAT;FABP4_ICTTR	7	-40.83268174091452	0.5916731825908548	HNP-006_Cytiva_Feeds_D05	JM-05B_Cytiva_feeds_D05
147	458525	HNP-006_Cytiva_Feeds_D05 / JM-05B_Cytiva_feeds_D05	O14880;O14880	O14880	-0.9030032626229866	0.9030032626229866	0.0117803589090773	0.0364797373633797	14	O14880	MGST3	Glutathione S-transferase 3, mitochondrial	MGST3_HUMAN	1	-46.52276654345743	0.5347723345654257	HNP-006_Cytiva_Feeds_D05	JM-05B_Cytiva_feeds_D05
148	463995	HNP-006_Cytiva_Feeds_D05 / JM-05B_Cytiva_feeds_D05	Q62283;Q62283	Q62283	-1.0870168338639008	1.0870168338639008	0.0120833368836293	0.0369768637503053	14	Q62283	Tspan7	Tetraspanin-7	TSN7_MOUSE	1	-52.92662604452602	0.4707337395547398	HNP-006_Cytiva_Feeds_D05	JM-05B_Cytiva_feeds_D05
149	467202	HNP-006_Cytiva_Feeds_D05 / JM-05B_Cytiva_feeds_D05	Q60HH4;Q60HH4	Q60HH4	-0.6023309992304169	0.6023309992304169	0.0122629712170408	0.0372689565459423	14	Q60HH4	ASAH1	Acid ceramidase	ASAH1_MACFA	4	-34.13111652293156	0.6586888347706844	HNP-006_Cytiva_Feeds_D05	JM-05B_Cytiva_feeds_D05
152	471877	HNP-006_Cytiva_Feeds_D05 / JM-05B_Cytiva_feeds_D05	Q6Q2Z6;Q6Q2Z6	Q6Q2Z6	-0.6629658939792452	0.6629658939792452	0.0125302635147738	0.0377039031088674	12	Q6Q2Z6	Acot5	Acyl-coenzyme A thioesterase 5	ACOT5_MOUSE	4	-36.842143842557306	0.6315785615744269	HNP-006_Cytiva_Feeds_D05	JM-05B_Cytiva_feeds_D05
155	473783	HNP-006_Cytiva_Feeds_D05 / JM-05B_Cytiva_feeds_D05	Q99467;Q99467	Q99467	-1.723395054456751	1.723395054456751	0.0126390837264197	0.0378783830323373	12	Q99467	CD180	CD180 antigen	CD180_HUMAN	1	-69.7164771885153	0.302835228114847	HNP-006_Cytiva_Feeds_D05	JM-05B_Cytiva_feeds_D05
157	481720	HNP-006_Cytiva_Feeds_D05 / JM-05B_Cytiva_feeds_D05	Q91YT0;Q91YT0	Q91YT0	-1.8276673515147448	1.8276673515147448	0.0131010359362148	0.0386161654782303	12	Q91YT0	Ndufv1	NADH dehydrogenase [ubiquinone] flavoprotein 1, mitochondrial	NDUV1_MOUSE	1	-71.828024301128	0.28171975698872	HNP-006_Cytiva_Feeds_D05	JM-05B_Cytiva_feeds_D05
159	488942	HNP-006_Cytiva_Feeds_D05 / JM-05B_Cytiva_feeds_D05	P49257;P49257	P49257	-1.1234938382152435	1.1234938382152435	0.0135341459931247	0.0393033683422112	12	P49257	LMAN1	Protein ERGIC-53	LMAN1_HUMAN	1	-54.101905609734025	0.4589809439026597	HNP-006_Cytiva_Feeds_D05	JM-05B_Cytiva_feeds_D05
162	495940	HNP-006_Cytiva_Feeds_D05 / JM-05B_Cytiva_feeds_D05	Q8VCR7;Q8VCR7	Q8VCR7	-1.0985696104103626	1.0985696104103626	0.0139498432042822	0.0399389331917988	14	Q8VCR7	Abhd14b	Putative protein-lysine deacylase ABHD14B	ABHEB_MOUSE	1	-53.30207375112028	0.4669792624887971	HNP-006_Cytiva_Feeds_D05	JM-05B_Cytiva_feeds_D05
164	497769	HNP-006_Cytiva_Feeds_D05 / JM-05B_Cytiva_feeds_D05	P50851;P50851	P50851	-0.8259639628916825	0.8259639628916825	0.0140665192034085	0.0401249218694566	14	P50851	LRBA	Lipopolysaccharide-responsive and beige-like anchor protein	LRBA_HUMAN	2	-43.58948406536579	0.5641051593463421	HNP-006_Cytiva_Feeds_D05	JM-05B_Cytiva_feeds_D05
168	505247	HNP-006_Cytiva_Feeds_D05 / JM-05B_Cytiva_feeds_D05	P10630;P10630;Q14240;Q14240;Q3SZ65;Q3SZ65;Q5R4X1;Q5R4X1;Q5RKI1;Q5RKI1	P10630;Q14240;Q3SZ65;Q5R4X1;Q5RKI1	-0.8386469417042945	0.8386469417042945	0.0145269498870703	0.0408247509970301	14	P10630;Q14240;Q3SZ65;Q5R4X1;Q5RKI1	Eif4a2;EIF4A2;EIF4A2;EIF4A2;Eif4a2	Eukaryotic initiation factor 4A-II	IF4A2_MOUSE;IF4A2_HUMAN;IF4A2_BOVIN;IF4A2_PONAB;IF4A2_RAT	14	-44.083225096630976	0.5591677490336903	HNP-006_Cytiva_Feeds_D05	JM-05B_Cytiva_feeds_D05
170	507819	HNP-006_Cytiva_Feeds_D05 / JM-05B_Cytiva_feeds_D05	Q8VE88;Q8VE88	Q8VE88	-2.209014038980935	2.209014038980935	0.0146881876966557	0.0410692085492121	12	Q8VE88	Fam114a2	Protein FAM114A2	F1142_MOUSE	2	-78.37179320221108	0.2162820679778891	HNP-006_Cytiva_Feeds_D05	JM-05B_Cytiva_feeds_D05
181	531022	HNP-006_Cytiva_Feeds_D05 / JM-05B_Cytiva_feeds_D05	O60664;O60664;Q5RAV8;Q5RAV8	O60664;Q5RAV8	-0.587873677425528	0.587873677425528	0.0161825376564347	0.0432701701112014	12	O60664;Q5RAV8	PLIN3	Perilipin-3	PLIN3_HUMAN;PLIN3_PONAB	2	-33.46772262572467	0.6653227737427533	HNP-006_Cytiva_Feeds_D05	JM-05B_Cytiva_feeds_D05
189	544946	HNP-006_Cytiva_Feeds_D05 / JM-05B_Cytiva_feeds_D05	Q9NP94;Q9NP94	Q9NP94	-2.4022194981638005	2.4022194981638005	0.0171168851963481	0.0445992565451765	10	Q9NP94	SLC39A2	Zinc transporter ZIP2	S39A2_HUMAN	1	-81.0826684754177	0.1891733152458229	HNP-006_Cytiva_Feeds_D05	JM-05B_Cytiva_feeds_D05
198	569553	HNP-006_Cytiva_Feeds_D05 / JM-05B_Cytiva_feeds_D05	P28653;P28653;P47853;P47853	P28653;P47853	-0.7509125591960694	0.7509125591960694	0.0188168390733879	0.0469100811497173	14	P28653;P47853	Bgn	Biglycan	PGS1_MOUSE;PGS1_RAT	8	-40.57724328183131	0.5942275671816869	HNP-006_Cytiva_Feeds_D05	JM-05B_Cytiva_feeds_D05
202	576831	HNP-006_Cytiva_Feeds_D05 / JM-05B_Cytiva_feeds_D05	Q60415;Q60415	Q60415	-0.9814380231517872	0.9814380231517872	0.0193414303144498	0.0476100660760551	14	Q60415	PEX19	Peroxisomal biogenesis factor 19	PEX19_CRIGR	3	-49.35253463218474	0.5064746536781526	HNP-006_Cytiva_Feeds_D05	JM-05B_Cytiva_feeds_D05
206	580689	HNP-006_Cytiva_Feeds_D05 / JM-05B_Cytiva_feeds_D05	Q3MIT2;Q3MIT2;Q9D3U0;Q9D3U0	Q3MIT2;Q9D3U0	-0.6956061853984468	0.6956061853984468	0.0196243107178422	0.0479851892397713	14	Q3MIT2;Q9D3U0	PUS10;Pus10	tRNA pseudouridine synthase Pus10	PUS10_HUMAN;PUS10_MOUSE	1	-38.25501733618359	0.6174498266381641	HNP-006_Cytiva_Feeds_D05	JM-05B_Cytiva_feeds_D05
211	588730	HNP-006_Cytiva_Feeds_D05 / JM-05B_Cytiva_feeds_D05	Q86UU1;Q86UU1	Q86UU1	-0.691994155490854	0.691994155490854	0.0201968103687539	0.0487105497230025	14	Q86UU1	PHLDB1	Pleckstrin homology-like domain family B member 1	PHLB1_HUMAN	3	-38.10023469618468	0.6189976530381532	HNP-006_Cytiva_Feeds_D05	JM-05B_Cytiva_feeds_D05
214	591831	HNP-006_Cytiva_Feeds_D05 / JM-05B_Cytiva_feeds_D05	P36776;P36776	P36776	-1.220998828785386	1.220998828785386	0.020427881714399	0.0490097525058908	14	P36776	LONP1	Lon protease homolog, mitochondrial	LONM_HUMAN	2	-57.10143865249331	0.4289856134750668	HNP-006_Cytiva_Feeds_D05	JM-05B_Cytiva_feeds_D05
215	596786	HNP-006_Cytiva_Feeds_D05 / JM-05B_Cytiva_feeds_D05	P00713;P00713	P00713	-1.3052455030228558	1.3052455030228558	0.0207980883929021	0.0494835085707235	14	P00713	LALBA	Alpha-lactalbumin	LALBA_CAVPO	1	-59.53477571476805	0.4046522428523195	HNP-006_Cytiva_Feeds_D05	JM-05B_Cytiva_feeds_D05
217	598902	HNP-006_Cytiva_Feeds_D05 / JM-05B_Cytiva_feeds_D05	Q62312;Q62312	Q62312	-0.9383252032848296	0.9383252032848296	0.020959349747356	0.0496911259727108	14	Q62312	Tgfbr2	TGF-beta receptor type-2	TGFR2_MOUSE	7	-47.81616790753815	0.5218383209246185	HNP-006_Cytiva_Feeds_D05	JM-05B_Cytiva_feeds_D05
219	600726	HNP-006_Cytiva_Feeds_D05 / JM-05B_Cytiva_feeds_D05	Q8BWU5;Q8BWU5;Q9WVS2;Q9WVS2	Q8BWU5;Q9WVS2	-0.7299313794326049	0.7299313794326049	0.0210996717753698	0.0498718748358308	14	Q8BWU5;Q9WVS2	Osgep	tRNA N6-adenosine threonylcarbamoyltransferase	OSGEP_MOUSE;OSGEP_RAT	3	-39.70674088587266	0.6029325911412734	HNP-006_Cytiva_Feeds_D05	JM-05B_Cytiva_feeds_D05
