## Supplementary material for "Fatty Acid β-oxidation and Ferroptosis Define a Survival-Productivity Trade Off in CHO fed-Batch Bioreactors": JM-05B_Cytiva_feeds_D05_vs_HNP-006_Cytiva_Feeds_D05_UPREGULATED.tsv

	Unnamed: 0	Comparison (group1/group2)	Group	ProteinGroups	AVG Log2 Ratio	Absolute AVG Log2 Ratio	Pvalue	Qvalue	# of Ratios	UniProtIds	Genes	ProteinDescriptions	ProteinNames	# Unique Total Peptides	% Change	Ratio	Condition Numerator	Condition Denominator	GO Cellular Component	GO Molecular Function	GO Biological Process
21	118935	HNP-006_Cytiva_Feeds_D05 / JM-05B_Cytiva_feeds_D05	Q61466;Q61466;Q96GM5;Q96GM5	Q61466;Q96GM5	1.5349058650760747	1.5349058650760747	0.0006116864188222	0.0073025036986125	12	Q61466;Q96GM5	Smarcd1;SMARCD1	SWI/SNF-related matrix-associated actin-dependent regulator of chromatin subfamily D member 1	SMRD1_MOUSE;SMRD1_HUMAN	2	189.76952301903123	2.8976952301903123	HNP-006_Cytiva_Feeds_D05	JM-05B_Cytiva_feeds_D05
32	153140	HNP-006_Cytiva_Feeds_D05 / JM-05B_Cytiva_feeds_D05	P97770;P97770;Q2T9W2;Q2T9W2;Q9BV44;Q9BV44	P97770;Q2T9W2;Q9BV44	1.0163190601747158	1.0163190601747158	0.0010798095114889	0.0100119682368134	10	P97770;Q2T9W2;Q9BV44	Thumpd3;THUMPD3;THUMPD3	tRNA (guanine(6)-N2)-methyltransferase THUMP3	THUM3_MOUSE;THUM3_BOVIN;THUM3_HUMAN	1	102.27514551742073	2.022751455174207	HNP-006_Cytiva_Feeds_D05	JM-05B_Cytiva_feeds_D05
33	154973	HNP-006_Cytiva_Feeds_D05 / JM-05B_Cytiva_feeds_D05	Q80UK0;Q80UK0;Q86VW0;Q86VW0	Q80UK0;Q86VW0	1.4901265322197477	1.4901265322197477	0.001108119818774	0.0101529728899121	10	Q80UK0;Q86VW0	Sestd1;SESTD1	SEC14 domain and spectrin repeat-containing protein 1	SESD1_MOUSE;SESD1_HUMAN	1	180.91361172231424	2.8091361172231424	HNP-006_Cytiva_Feeds_D05	JM-05B_Cytiva_feeds_D05
36	167703	HNP-006_Cytiva_Feeds_D05 / JM-05B_Cytiva_feeds_D05	P06762;P06762;P14901;P14901	P06762;P14901	1.5652673727079094	1.5652673727079094	0.0013193767107545	0.0111707553358712	14	P06762;P14901	Hmox1	Heme oxygenase 1	HMOX1_RAT;HMOX1_MOUSE	1	195.93234150591377	2.9593234150591377	HNP-006_Cytiva_Feeds_D05	JM-05B_Cytiva_feeds_D05
40	188579	HNP-006_Cytiva_Feeds_D05 / JM-05B_Cytiva_feeds_D05	A6H7B1;A6H7B1;Q15388;Q15388;Q5RA31;Q5RA31;Q62760;Q62760;Q9DCC8;Q9DCC8	A6H7B1;Q15388;Q5RA31;Q62760;Q9DCC8	0.6738107518863367	0.6738107518863367	0.0017121183272975	0.0128913323527958	14	A6H7B1;Q15388;Q5RA31;Q62760;Q9DCC8	TOMM20;TOMM20;TOMM20;Tomm20;Tomm20	Mitochondrial import receptor subunit TOM20 homolog	TOM20_BOVIN;TOM20_HUMAN;TOM20_PONAB;TOM20_RAT;TOM20_MOUSE	1	59.528120201472646	1.5952812020147265	HNP-006_Cytiva_Feeds_D05	JM-05B_Cytiva_feeds_D05
45	198664	HNP-006_Cytiva_Feeds_D05 / JM-05B_Cytiva_feeds_D05	P05982;P05982	P05982	0.6986719845531236	0.6986719845531236	0.001925277948185	0.0137602725583239	14	P05982	Nqo1	NAD(P)H dehydrogenase [quinone] 1	NQO1_RAT	1	62.30101075833232	1.6230101075833232	HNP-006_Cytiva_Feeds_D05	JM-05B_Cytiva_feeds_D05
48	208312	HNP-006_Cytiva_Feeds_D05 / JM-05B_Cytiva_feeds_D05	O08739;O08739;Q01432;Q01432	O08739;Q01432	0.937594315317947	0.937594315317947	0.0021391470214275	0.0145807548909383	12	O08739;Q01432	Ampd3;AMPD3	AMP deaminase 3	AMPD3_MOUSE;AMPD3_HUMAN	1	91.53317709633954	1.915331770963396	HNP-006_Cytiva_Feeds_D05	JM-05B_Cytiva_feeds_D05
51	215126	HNP-006_Cytiva_Feeds_D05 / JM-05B_Cytiva_feeds_D05	P31235;P31235	P31235	0.8657004655299277	0.8657004655299277	0.0022982682381809	0.0151692092338789	12	P31235	CASQ2	Calsequestrin-2	CASQ2_RABIT	1	82.22241891255192	1.822224189125519	HNP-006_Cytiva_Feeds_D05	JM-05B_Cytiva_feeds_D05
52	215242	HNP-006_Cytiva_Feeds_D05 / JM-05B_Cytiva_feeds_D05	Q99575;Q99575	Q99575	0.8539926327748496	0.8539926327748496	0.0023014398190533	0.0151819561899539	10	Q99575	POP1	Ribonucleases P/MRP protein subunit POP1	POP1_HUMAN	1	80.74962233701903	1.8074962233701903	HNP-006_Cytiva_Feeds_D05	JM-05B_Cytiva_feeds_D05
69	269364	HNP-006_Cytiva_Feeds_D05 / JM-05B_Cytiva_feeds_D05	P13645;P13645	P13645	0.7267803022287526	0.7267803022287526	0.0037475475908571	0.0197543679734296	14	P13645	KRT10	Keratin, type I cytoskeletal 10	K1C10_HUMAN	16	65.49415936764733	1.6549415936764733	HNP-006_Cytiva_Feeds_D05	JM-05B_Cytiva_feeds_D05
73	286462	HNP-006_Cytiva_Feeds_D05 / JM-05B_Cytiva_feeds_D05	P04264;P04264	P04264	0.8825557283624362	0.8825557283624362	0.0042873657298266	0.021250981561414	14	P04264	KRT1	Keratin, type II cytoskeletal 1	K2C1_HUMAN	24	84.36384080031615	1.8436384080031616	HNP-006_Cytiva_Feeds_D05	JM-05B_Cytiva_feeds_D05
77	292360	HNP-006_Cytiva_Feeds_D05 / JM-05B_Cytiva_feeds_D05	Q5JV73;Q5JV73	Q5JV73	1.0436471160951573	1.0436471160951573	0.0044812979504085	0.0217643276609412	14	Q5JV73	FRMPD3	FERM and PDZ domain-containing protein 3	FRPD3_HUMAN	1	106.1432348567834	2.061432348567834	HNP-006_Cytiva_Feeds_D05	JM-05B_Cytiva_feeds_D05
81	295647	HNP-006_Cytiva_Feeds_D05 / JM-05B_Cytiva_feeds_D05	Q71RC2;Q71RC2	Q71RC2	0.626761192865077	0.626761192865077	0.0045947022818762	0.0220668111424111	12	Q71RC2	LARP4	La-related protein 4	LARP4_HUMAN	1	54.40946533686581	1.544094653368658	HNP-006_Cytiva_Feeds_D05	JM-05B_Cytiva_feeds_D05
90	323844	HNP-006_Cytiva_Feeds_D05 / JM-05B_Cytiva_feeds_D05	Q5R987;Q5R987;Q9NWH2;Q9NWH2	Q5R987;Q9NWH2	0.7584999645116008	0.7584999645116008	0.0055933040859342	0.0245242068826898	12	Q5R987;Q9NWH2	TMEM242	Transmembrane protein 242	TM242_PONAB;TM242_HUMAN	1	69.17307407638108	1.691730740763811	HNP-006_Cytiva_Feeds_D05	JM-05B_Cytiva_feeds_D05
114	364298	HNP-006_Cytiva_Feeds_D05 / JM-05B_Cytiva_feeds_D05	A2A3L6;A2A3L6	A2A3L6	1.5209004726422135	1.5209004726422135	0.0072030139275565	0.0280744440558065	14	A2A3L6	TTC24	Tetratricopeptide repeat protein 24	TTC24_HUMAN	1	186.9701090007067	2.869701090007067	HNP-006_Cytiva_Feeds_D05	JM-05B_Cytiva_feeds_D05
139	437349	HNP-006_Cytiva_Feeds_D05 / JM-05B_Cytiva_feeds_D05	O97716;O97716;P10827;P10827;P63058;P63058;P63059;P63059;Q28570;Q28570	O97716;P10827;P63058;P63059;Q28570	0.8260745858102103	0.8260745858102103	0.0106500202941329	0.0345762195895809	12	O97716;P10827;P63058;P63059;Q28570	THRA;THRA;Thra;Thra;THRA	Thyroid hormone receptor alpha	THA_PIG;THA_HUMAN;THA_MOUSE;THA_RAT;THA_SHEEP	1	77.28550507546392	1.7728550507546392	HNP-006_Cytiva_Feeds_D05	JM-05B_Cytiva_feeds_D05
144	449601	HNP-006_Cytiva_Feeds_D05 / JM-05B_Cytiva_feeds_D05	P0C6F1;P0C6F1	P0C6F1	0.8053796304851125	0.8053796304851125	0.0112896232979603	0.0356539292253995	12	P0C6F1	Dnah2	Dynein axonemal heavy chain 2	DYH2_MOUSE	1	74.76055959220642	1.7476055959220642	HNP-006_Cytiva_Feeds_D05	JM-05B_Cytiva_feeds_D05
150	467223	HNP-006_Cytiva_Feeds_D05 / JM-05B_Cytiva_feeds_D05	P29389;P29389	P29389	0.6562515785387152	0.6562515785387152	0.0122640756756809	0.0372705581331223	14	P29389	FTH1	Ferritin heavy chain	FRIH_CRIGR	12	57.59825694834952	1.5759825694834952	HNP-006_Cytiva_Feeds_D05	JM-05B_Cytiva_feeds_D05
151	471666	HNP-006_Cytiva_Feeds_D05 / JM-05B_Cytiva_feeds_D05	Q6ZTR5;Q6ZTR5	Q6ZTR5	0.8310969869099866	0.8310969869099866	0.012518355065076	0.0376850348237026	10	Q6ZTR5	CFAP47	Cilia- and flagella-associated protein 47	CFA47_HUMAN	1	77.9037580997763	1.779037580997763	HNP-006_Cytiva_Feeds_D05	JM-05B_Cytiva_feeds_D05
153	471928	HNP-006_Cytiva_Feeds_D05 / JM-05B_Cytiva_feeds_D05	Q9DAK9;Q9DAK9	Q9DAK9	0.6288118264838791	0.6288118264838791	0.0125332304333924	0.0377088689737503	14	Q9DAK9	Phpt1	14 kDa phosphohistidine phosphatase	PHP14_MOUSE	3	54.62909760217916	1.5462909760217916	HNP-006_Cytiva_Feeds_D05	JM-05B_Cytiva_feeds_D05
180	527868	HNP-006_Cytiva_Feeds_D05 / JM-05B_Cytiva_feeds_D05	P48769;P48769	P48769	0.9102165873285069	0.9102165873285069	0.0159777980956663	0.0429780070517994	10	P48769	Dck	Deoxycytidine kinase	DCK_RAT	1	87.93276148724357	1.879327614872436	HNP-006_Cytiva_Feeds_D05	JM-05B_Cytiva_feeds_D05
191	549906	HNP-006_Cytiva_Feeds_D05 / JM-05B_Cytiva_feeds_D05	Q6SA08;Q6SA08	Q6SA08	0.7773806571068643	0.7773806571068643	0.0174496486158327	0.0450562025402908	14	Q6SA08	TSSK4	Testis-specific serine/threonine-protein kinase 4	TSSK4_HUMAN	1	71.40160954266337	1.7140160954266337	HNP-006_Cytiva_Feeds_D05	JM-05B_Cytiva_feeds_D05
208	583162	HNP-006_Cytiva_Feeds_D05 / JM-05B_Cytiva_feeds_D05	Q13362;Q13362;Q28651;Q28651;Q60996;Q60996	Q13362;Q28651;Q60996	0.7828989407951197	0.7828989407951197	0.0198005739970374	0.0482108697178069	12	Q13362;Q28651;Q60996	PPP2R5C;PPP2R5C;Ppp2r5c	Serine/threonine-protein phosphatase 2A 56 kDa regulatory subunit gamma isoform	2A5G_HUMAN;2A5G_RABIT;2A5G_MOUSE	1	72.05847319285826	1.7205847319285823	HNP-006_Cytiva_Feeds_D05	JM-05B_Cytiva_feeds_D05
