## Supplementary material for "Fatty Acid β-oxidation and Ferroptosis Define a Survival-Productivity Trade Off in CHO fed-Batch Bioreactors": JM-05B_Cytiva_feeds_D07_vs_HNP-006_Cytiva_Feeds_D07_UPREGULATED.tsv

	Unnamed: 0	Comparison (group1/group2)	Group	ProteinGroups	AVG Log2 Ratio	Absolute AVG Log2 Ratio	Pvalue	Qvalue	# of Ratios	UniProtIds	Genes	ProteinDescriptions	ProteinNames	# Unique Total Peptides	% Change	Ratio	Condition Numerator	Condition Denominator	GO Cellular Component	GO Molecular Function	GO Biological Process
107	86138	HNP-006_Cytiva_Feeds_D07 / JM-05B_Cytiva_feeds_D07	Q505I4;Q505I4;Q9CRC3;Q9CRC3	Q505I4;Q9CRC3	0.7203004353132757	0.7203004353132757	0.0002897516500489	0.0047761579304779	12	Q505I4;Q9CRC3		UPF0235 protein C15orf40 homolog	CO040_RAT;CO040_MOUSE	1	64.75250891430926	1.6475250891430926	HNP-006_Cytiva_Feeds_D07	JM-05B_Cytiva_feeds_D07
174	110776	HNP-006_Cytiva_Feeds_D07 / JM-05B_Cytiva_feeds_D07	P31006;P31006;P46195;P46195;Q16774;Q16774;Q64520;Q64520	P31006;P46195;Q16774;Q64520	0.6987577019390759	0.6987577019390759	0.0005195768930845	0.0066596814470106	12	P31006;P46195;Q16774;Q64520	GUK1;GUK1;GUK1;Guk1	Guanylate kinase	KGUA_PIG;KGUA_BOVIN;KGUA_HUMAN;KGUA_MOUSE	1	62.31065412112429	1.6231065412112429	HNP-006_Cytiva_Feeds_D07	JM-05B_Cytiva_feeds_D07
599	212600	HNP-006_Cytiva_Feeds_D07 / JM-05B_Cytiva_feeds_D07	P05982;P05982	P05982	0.8909470045085154	0.8909470045085154	0.0022396962226211	0.0149582046681214	14	P05982	Nqo1	NAD(P)H dehydrogenase [quinone] 1	NQO1_RAT	1	85.43929729500582	1.854392972950058	HNP-006_Cytiva_Feeds_D07	JM-05B_Cytiva_feeds_D07
639	218717	HNP-006_Cytiva_Feeds_D07 / JM-05B_Cytiva_feeds_D07	Q5FVR4;Q5FVR4;Q7TMF2;Q7TMF2	Q5FVR4;Q7TMF2	0.902914821438826	0.902914821438826	0.0023849796629811	0.0154830779977307	12	Q5FVR4;Q7TMF2	Eri1	3'-5' exoribonuclease 1	ERI1_RAT;ERI1_MOUSE	1	86.98399944980582	1.8698399944980584	HNP-006_Cytiva_Feeds_D07	JM-05B_Cytiva_feeds_D07
1332	347067	HNP-006_Cytiva_Feeds_D07 / JM-05B_Cytiva_feeds_D07	Q9DBZ1;Q9DBZ1	Q9DBZ1	0.7646147316033755	0.7646147316033755	0.0064883032138473	0.0265446761871047	14	Q9DBZ1	Ikbip	Inhibitor of nuclear factor kappa-B kinase-interacting protein	IKIP_MOUSE	1	69.89162460123653	1.6989162460123652	HNP-006_Cytiva_Feeds_D07	JM-05B_Cytiva_feeds_D07
1888	459351	HNP-006_Cytiva_Feeds_D07 / JM-05B_Cytiva_feeds_D07	P48637;P48637	P48637	1.6950954637222082	1.6950954637222082	0.0118253233022499	0.0365531619575584	8	P48637	GSS	Glutathione synthetase	GSHB_HUMAN	1	223.7983117771132	3.237983117771132	HNP-006_Cytiva_Feeds_D07	JM-05B_Cytiva_feeds_D07
2002	484617	HNP-006_Cytiva_Feeds_D07 / JM-05B_Cytiva_feeds_D07	Q6PE15;Q6PE15	Q6PE15	0.5835409850868285	0.5835409850868285	0.0132731224501065	0.0388893637159203	14	Q6PE15	Abhd10	Palmitoyl-protein thioesterase ABHD10, mitochondrial	ABHDA_MOUSE	1	49.8522748570792	1.498522748570792	HNP-006_Cytiva_Feeds_D07	JM-05B_Cytiva_feeds_D07
2113	515884	HNP-006_Cytiva_Feeds_D07 / JM-05B_Cytiva_feeds_D07	P20000;P20000	P20000	0.966051865903594	0.966051865903594	0.0151971416447565	0.041827747214228	14	P20000	ALDH2	Aldehyde dehydrogenase, mitochondrial	ALDH2_BOVIN	1	95.34872859069054	1.9534872859069048	HNP-006_Cytiva_Feeds_D07	JM-05B_Cytiva_feeds_D07
2263	560678	HNP-006_Cytiva_Feeds_D07 / JM-05B_Cytiva_feeds_D07	P32007;P32007	P32007	1.6165979496369471	1.6165979496369471	0.0181955927822626	0.0460796387957265	10	P32007	SLC25A6	ADP/ATP translocase 3	ADT3_BOVIN	2	206.65106248458125	3.0665106248458125	HNP-006_Cytiva_Feeds_D07	JM-05B_Cytiva_feeds_D07
2269	562772	HNP-006_Cytiva_Feeds_D07 / JM-05B_Cytiva_feeds_D07	Q15012;Q15012;Q4R4I5;Q4R4I5;Q5RAH0;Q5RAH0;Q6P501;Q6P501	Q15012;Q4R4I5;Q5RAH0;Q6P501	0.6454315314890967	0.6454315314890967	0.0183387471699815	0.0462692847024959	14	Q15012;Q4R4I5;Q5RAH0;Q6P501	LAPTM4A;LAPTM4A;LAPTM4A;Laptm4a	Lysosomal-associated transmembrane protein 4A	LAP4A_HUMAN;LAP4A_MACFA;LAP4A_PONAB;LAP4A_RAT	1	56.420709383636925	1.5642070938363692	HNP-006_Cytiva_Feeds_D07	JM-05B_Cytiva_feeds_D07
