## Supplementary material for "Fatty Acid β-oxidation and Ferroptosis Define a Survival-Productivity Trade Off in CHO fed-Batch Bioreactors": JM-05B_Cytiva_feeds_D10_vs_HNP-006_Cytiva_Feeds_D10_DOWNREGULATED.tsv

	Unnamed: 0	Comparison (group1/group2)	Group	ProteinGroups	AVG Log2 Ratio	Absolute AVG Log2 Ratio	Pvalue	Qvalue	# of Ratios	UniProtIds	Genes	ProteinDescriptions	ProteinNames	# Unique Total Peptides	% Change	Ratio	Condition Numerator	Condition Denominator	GO Cellular Component	GO Molecular Function	GO Biological Process
3	59029	HNP-006_Cytiva_Feeds_D10 / JM-05B_Cytiva_feeds_D10	Q8CIT9;Q8CIT9	Q8CIT9	-1.0552439743067117	1.0552439743067117	0.0001204467370466	0.0028972061839582	12	Q8CIT9	Sbsn	Suprabasin	SBSN_MOUSE	2	-51.8784163790015	0.481215836209985	HNP-006_Cytiva_Feeds_D10	JM-05B_Cytiva_feeds_D10
12	144966	HNP-006_Cytiva_Feeds_D10 / JM-05B_Cytiva_feeds_D10	O35115;O35115;O70433;O70433;Q2KI95;Q2KI95	O35115;O70433;Q2KI95	-1.009228853576599	1.009228853576599	0.0009565934366842	0.0093694133019779	11	O35115;O70433;Q2KI95	Fhl2;Fhl2;FHL2	Four and a half LIM domains protein 2	FHL2_RAT;FHL2_MOUSE;FHL2_BOVIN	2	-50.31882684429277	0.4968117315570722	HNP-006_Cytiva_Feeds_D10	JM-05B_Cytiva_feeds_D10
15	172091	HNP-006_Cytiva_Feeds_D10 / JM-05B_Cytiva_feeds_D10	P52503;P52503	P52503	-0.832021733401979	0.832021733401979	0.001397674173598	0.0115319680785565	12	P52503	Ndufs6	NADH dehydrogenase [ubiquinone] iron-sulfur protein 6, mitochondrial	NDUS6_MOUSE	2	-43.825851087241865	0.5617414891275814	HNP-006_Cytiva_Feeds_D10	JM-05B_Cytiva_feeds_D10
60	357379	HNP-006_Cytiva_Feeds_D10 / JM-05B_Cytiva_feeds_D10	Q3SZ71;Q3SZ71	Q3SZ71	-0.7481931929463076	0.7481931929463076	0.0069135509113571	0.0274680651181774	12	Q3SZ71	PMPCB	Mitochondrial-processing peptidase subunit beta	MPPB_BOVIN	1	-40.46513044818172	0.5953486955181828	HNP-006_Cytiva_Feeds_D10	JM-05B_Cytiva_feeds_D10
65	374996	HNP-006_Cytiva_Feeds_D10 / JM-05B_Cytiva_feeds_D10	Q8CGF1;Q8CGF1	Q8CGF1	-1.3151700107038202	1.3151700107038202	0.0076666779786774	0.0290293008439218	12	Q8CGF1	Arhgap29	Rho GTPase-activating protein 29	RHG29_MOUSE	1	-59.81218657188763	0.4018781342811237	HNP-006_Cytiva_Feeds_D10	JM-05B_Cytiva_feeds_D10
66	378166	HNP-006_Cytiva_Feeds_D10 / JM-05B_Cytiva_feeds_D10	Q5VST9;Q5VST9	Q5VST9	-1.3906884654743137	1.3906884654743137	0.0078003044434521	0.0292876868649267	12	Q5VST9	OBSCN	Obscurin	OBSCN_HUMAN	3	-61.86172400593131	0.381382759940687	HNP-006_Cytiva_Feeds_D10	JM-05B_Cytiva_feeds_D10
79	417055	HNP-006_Cytiva_Feeds_D10 / JM-05B_Cytiva_feeds_D10	P14683;P14683	P14683	-0.6847525073406172	0.6847525073406172	0.0096194357153246	0.0327500935716549	12	P14683	CLU	Clusterin (Fragment)	CLUS_MESAU	1	-37.78874598202856	0.6221125401797144	HNP-006_Cytiva_Feeds_D10	JM-05B_Cytiva_feeds_D10
96	455980	HNP-006_Cytiva_Feeds_D10 / JM-05B_Cytiva_feeds_D10	P13221;P13221	P13221	-0.6636622580122462	0.6636622580122462	0.0116388145924718	0.0362425837090176	12	P13221	Got1	Aspartate aminotransferase, cytoplasmic	AATC_RAT	1	-36.87262169511064	0.6312737830488936	HNP-006_Cytiva_Feeds_D10	JM-05B_Cytiva_feeds_D10
101	462384	HNP-006_Cytiva_Feeds_D10 / JM-05B_Cytiva_feeds_D10	P04117;P04117;P70623;P70623;Q99P60;Q99P60	P04117;P70623;Q99P60	-0.6990568163559653	0.6990568163559653	0.0119941803997762	0.0368318884939638	12	P04117;P70623;Q99P60	Fabp4;Fabp4;FABP4	Fatty acid-binding protein, adipocyte;Fatty acid-binding protein, adipocyte;Fatty acid-binding protein, adipocyte	FABP4_MOUSE;FABP4_RAT;FABP4_ICTTR	7	-38.40252221332201	0.6159747778667799	HNP-006_Cytiva_Feeds_D10	JM-05B_Cytiva_feeds_D10
103	472875	HNP-006_Cytiva_Feeds_D10 / JM-05B_Cytiva_feeds_D10	P0C5H9;P0C5H9;Q9CXI5;Q9CXI5	P0C5H9;Q9CXI5	-0.8172510113937134	0.8172510113937134	0.0125894093529015	0.0378017489409135	12	P0C5H9;Q9CXI5	Manf	Mesencephalic astrocyte-derived neurotrophic factor	MANF_RAT;MANF_MOUSE	2	-43.24776994965439	0.5675223005034561	HNP-006_Cytiva_Feeds_D10	JM-05B_Cytiva_feeds_D10
107	477714	HNP-006_Cytiva_Feeds_D10 / JM-05B_Cytiva_feeds_D10	P07996;P07996;P35441;P35441	P07996;P35441	-0.7114032052152095	0.7114032052152095	0.0128664270194257	0.0382424960322128	10	P07996;P35441	THBS1;Thbs1	Thrombospondin-1	TSP1_HUMAN;TSP1_MOUSE	2	-38.92741590160711	0.6107258409839289	HNP-006_Cytiva_Feeds_D10	JM-05B_Cytiva_feeds_D10
122	514860	HNP-006_Cytiva_Feeds_D10 / JM-05B_Cytiva_feeds_D10	P13591;P13591	P13591	-1.1875690680424351	1.1875690680424351	0.0151303347601806	0.0417268097570265	10	P13591	NCAM1	Neural cell adhesion molecule 1	NCAM1_HUMAN	1	-56.0957979247518	0.439042020752482	HNP-006_Cytiva_Feeds_D10	JM-05B_Cytiva_feeds_D10
123	517353	HNP-006_Cytiva_Feeds_D10 / JM-05B_Cytiva_feeds_D10	P55213;P55213	P55213	-1.394019338826761	1.394019338826761	0.0152913948773711	0.0419675605186428	12	P55213	Casp3	Caspase-3	CASP3_RAT	1	-61.94967553383991	0.3805032446616009	HNP-006_Cytiva_Feeds_D10	JM-05B_Cytiva_feeds_D10
126	520454	HNP-006_Cytiva_Feeds_D10 / JM-05B_Cytiva_feeds_D10	Q01433;Q01433;Q02356;Q02356;Q9DBT5;Q9DBT5	Q01433;Q02356;Q9DBT5	-0.6928217895366572	0.6928217895366572	0.0154860145007165	0.0422487161945347	12	Q01433;Q02356;Q9DBT5	AMPD2;Ampd2;Ampd2	AMP deaminase 2	AMPD2_HUMAN;AMPD2_RAT;AMPD2_MOUSE	4	-38.13573468740656	0.6186426531259345	HNP-006_Cytiva_Feeds_D10	JM-05B_Cytiva_feeds_D10
132	536098	HNP-006_Cytiva_Feeds_D10 / JM-05B_Cytiva_feeds_D10	Q58A65;Q58A65	Q58A65	-0.663667052571806	0.663667052571806	0.0165173642436084	0.0437477272283905	10	Q58A65	Spag9	C-Jun-amino-terminal kinase-interacting protein 4	JIP4_MOUSE	1	-36.87283148821565	0.6312716851178435	HNP-006_Cytiva_Feeds_D10	JM-05B_Cytiva_feeds_D10
140	549138	HNP-006_Cytiva_Feeds_D10 / JM-05B_Cytiva_feeds_D10	B0FYL5;B0FYL5;O18754;O18754;P04925;P04925;P13852;P13852;Q60468;Q60468;Q60506;Q60506;Q9Z0T3;Q9Z0T3	B0FYL5;O18754;P04925;P13852;Q60468;Q60506;Q9Z0T3	-0.7640948894703473	0.7640948894703473	0.0173971959207054	0.0449835901172887	12	B0FYL5;O18754;P04925;P13852;Q60468;Q60506;Q9Z0T3	PRNP;PRNP;Prnp;Prnp;PRNP;PRNP;PRNP	Major prion protein	PRIO_VULLA;PRIO_FELCA;PRIO_MOUSE;PRIO_RAT;PRIO_CRIMI;PRIO_CRIGR;PRIO_SIGHI	1	-41.117733473768055	0.5888226652623194	HNP-006_Cytiva_Feeds_D10	JM-05B_Cytiva_feeds_D10
150	569821	HNP-006_Cytiva_Feeds_D10 / JM-05B_Cytiva_feeds_D10	Q9DCX8;Q9DCX8	Q9DCX8	-0.8937436086885195	0.8937436086885195	0.0188384837522311	0.0469421080799743	12	Q9DCX8	Iyd	Iodotyrosine deiodinase 1	IYD1_MOUSE	2	-46.17842960725821	0.5382157039274179	HNP-006_Cytiva_Feeds_D10	JM-05B_Cytiva_feeds_D10
151	570945	HNP-006_Cytiva_Feeds_D10 / JM-05B_Cytiva_feeds_D10	Q5XIE8;Q5XIE8	Q5XIE8	-0.6326021782579184	0.6326021782579184	0.0189184752892558	0.0470487668295491	12	Q5XIE8	Itm2b	Integral membrane protein 2B	ITM2B_RAT	5	-35.49880377766037	0.6450119622233963	HNP-006_Cytiva_Feeds_D10	JM-05B_Cytiva_feeds_D10
153	572857	HNP-006_Cytiva_Feeds_D10 / JM-05B_Cytiva_feeds_D10	P21279;P21279;P50148;P50148;P82471;P82471;Q28294;Q28294;Q2PKF4;Q2PKF4	P21279;P50148;P82471;Q28294;Q2PKF4	-1.3219160913804373	1.3219160913804373	0.0190572701284513	0.0472356718509229	10	P21279;P50148;P82471;Q28294;Q2PKF4	Gnaq;GNAQ;Gnaq;GNAQ;GNAQ	Guanine nucleotide-binding protein G(q) subunit alpha	GNAQ_MOUSE;GNAQ_HUMAN;GNAQ_RAT;GNAQ_CANLF;GNAQ_PIG	2	-59.99966719073621	0.4000033280926379	HNP-006_Cytiva_Feeds_D10	JM-05B_Cytiva_feeds_D10
