## Supplementary material for "Fatty Acid β-oxidation and Ferroptosis Define a Survival-Productivity Trade Off in CHO fed-Batch Bioreactors": JM-05B_Cytiva_feeds_D10_vs_HNP-006_Cytiva_Feeds_D10_UPREGULATED.tsv

	Unnamed: 0	Comparison (group1/group2)	Group	ProteinGroups	AVG Log2 Ratio	Absolute AVG Log2 Ratio	Pvalue	Qvalue	# of Ratios	UniProtIds	Genes	ProteinDescriptions	ProteinNames	# Unique Total Peptides	% Change	Ratio	Condition Numerator	Condition Denominator	GO Cellular Component	GO Molecular Function	GO Biological Process
2	40715	HNP-006_Cytiva_Feeds_D10 / JM-05B_Cytiva_feeds_D10	P05982;P05982	P05982	0.7485931251096497	0.7485931251096497	5.024679673714431e-05	0.001752245407871	10	P05982	Nqo1	NAD(P)H dehydrogenase [quinone] 1	NQO1_RAT	1	68.01535936978328	1.680153593697833	HNP-006_Cytiva_Feeds_D10	JM-05B_Cytiva_feeds_D10
5	95181	HNP-006_Cytiva_Feeds_D10 / JM-05B_Cytiva_feeds_D10	Q2T9Y6;Q2T9Y6	Q2T9Y6	0.6255086725651701	0.6255086725651701	0.0003660510598223	0.0054605882115461	12	Q2T9Y6	GCLM	Glutamate--cysteine ligase regulatory subunit	GSH0_BOVIN	3	54.27546816135786	1.5427546816135786	HNP-006_Cytiva_Feeds_D10	JM-05B_Cytiva_feeds_D10
9	132643	HNP-006_Cytiva_Feeds_D10 / JM-05B_Cytiva_feeds_D10	Q9Y2E4;Q9Y2E4	Q9Y2E4	0.7172685340764751	0.7172685340764751	0.0007813268632994	0.0083637740911398	12	Q9Y2E4	DIP2C	Disco-interacting protein 2 homolog C	DIP2C_HUMAN	1	64.4066362164619	1.644066362164619	HNP-006_Cytiva_Feeds_D10	JM-05B_Cytiva_feeds_D10
10	132998	HNP-006_Cytiva_Feeds_D10 / JM-05B_Cytiva_feeds_D10	Q5S007;Q5S007	Q5S007	1.5536769833323634	1.5536769833323634	0.0007859006385664	0.0083902341830047	12	Q5S007	LRRK2	Leucine-rich repeat serine/threonine-protein kinase 2	LRRK2_HUMAN	1	193.5643913407964	2.935643913407964	HNP-006_Cytiva_Feeds_D10	JM-05B_Cytiva_feeds_D10
13	150044	HNP-006_Cytiva_Feeds_D10 / JM-05B_Cytiva_feeds_D10	P11116;P11116	P11116	1.7843180570435682	1.7843180570435682	0.0010308734834864	0.0097552178788801	10	P11116	LGALS1	Galectin-1	LEG1_BOVIN	2	244.45560576642745	3.444556057664274	HNP-006_Cytiva_Feeds_D10	JM-05B_Cytiva_feeds_D10
17	174842	HNP-006_Cytiva_Feeds_D10 / JM-05B_Cytiva_feeds_D10	P43897;P43897	P43897	0.58102001489957	0.58102001489957	0.0014478232302449	0.0117577558665678	12	P43897	TSFM	Elongation factor Ts, mitochondrial	EFTS_HUMAN	2	49.59065113351646	1.4959065113351646	HNP-006_Cytiva_Feeds_D10	JM-05B_Cytiva_feeds_D10
20	188032	HNP-006_Cytiva_Feeds_D10 / JM-05B_Cytiva_feeds_D10	P29389;P29389	P29389	0.7675247217641618	0.7675247217641618	0.0017015381314641	0.0128488647726176	12	P29389	FTH1	Ferritin heavy chain	FRIH_CRIGR	12	70.23465058753348	1.7023465058753349	HNP-006_Cytiva_Feeds_D10	JM-05B_Cytiva_feeds_D10
21	197505	HNP-006_Cytiva_Feeds_D10 / JM-05B_Cytiva_feeds_D10	P45352;P45352	P45352	0.631056615547276	0.631056615547276	0.0019000244627076	0.0136595391256452	12	P45352	Tyms	Thymidylate synthase	TYSY_RAT	9	54.869882995806286	1.5486988299580629	HNP-006_Cytiva_Feeds_D10	JM-05B_Cytiva_feeds_D10
22	202376	HNP-006_Cytiva_Feeds_D10 / JM-05B_Cytiva_feeds_D10	P0DPD9;P0DPD9;P0DPE0;P0DPE0	P0DPD9;P0DPE0	1.194498984480642	1.194498984480642	0.0020051678484599	0.0140684653774521	12	P0DPD9;P0DPE0	Eef1akmt4-Ece2;Eef1akmt4	EEF1AKMT4-ECE2 readthrough transcript protein;EEF1A lysine methyltransferase 4	EFCE2_MOUSE;EFMT4_MOUSE	1	128.86533853598831	2.288653385359883	HNP-006_Cytiva_Feeds_D10	JM-05B_Cytiva_feeds_D10
25	209659	HNP-006_Cytiva_Feeds_D10 / JM-05B_Cytiva_feeds_D10	Q9Z248;Q9Z248	Q9Z248	0.8036833378390466	0.8036833378390466	0.002169252049694	0.0146910075687136	12	Q9Z248	Aebp2	Zinc finger protein AEBP2	AEBP2_MOUSE	1	74.55520029256586	1.7455520029256586	HNP-006_Cytiva_Feeds_D10	JM-05B_Cytiva_feeds_D10
27	217872	HNP-006_Cytiva_Feeds_D10 / JM-05B_Cytiva_feeds_D10	Q2KJ32;Q2KJ32	Q2KJ32	1.0606781426229317	1.0606781426229317	0.0023650633553717	0.0154133312900892	12	Q2KJ32	SELENBP1	Methanethiol oxidase	SBP1_BOVIN	5	108.59117796314104	2.0859117796314104	HNP-006_Cytiva_Feeds_D10	JM-05B_Cytiva_feeds_D10
28	219028	HNP-006_Cytiva_Feeds_D10 / JM-05B_Cytiva_feeds_D10	P13704;P13704	P13704	0.6571056379034721	0.6571056379034721	0.0023926563638143	0.0155108275559582	12	P13704	HMGCS1	Hydroxymethylglutaryl-CoA synthase, cytoplasmic	HMCS1_CRIGR	21	57.69158097844536	1.5769158097844536	HNP-006_Cytiva_Feeds_D10	JM-05B_Cytiva_feeds_D10
30	219335	HNP-006_Cytiva_Feeds_D10 / JM-05B_Cytiva_feeds_D10	P52292;P52292	P52292	0.6439305969967238	0.6439305969967238	0.0023998286419388	0.0155355598081891	12	P52292	KPNA2	Importin subunit alpha-1	IMA1_HUMAN	1	56.258058825963	1.56258058825963	HNP-006_Cytiva_Feeds_D10	JM-05B_Cytiva_feeds_D10
34	244645	HNP-006_Cytiva_Feeds_D10 / JM-05B_Cytiva_feeds_D10	Q8BMZ5;Q8BMZ5	Q8BMZ5	0.8736287972882931	0.8736287972882931	0.0030403249192505	0.0176457487261518	10	Q8BMZ5	Tsen34	tRNA-splicing endonuclease subunit Sen34	SEN34_MOUSE	3	83.22657901649887	1.8322657901649888	HNP-006_Cytiva_Feeds_D10	JM-05B_Cytiva_feeds_D10
44	274390	HNP-006_Cytiva_Feeds_D10 / JM-05B_Cytiva_feeds_D10	P54276;P54276	P54276	0.7053254710443884	0.7053254710443884	0.00390144887652	0.0201887028223575	10	P54276	Msh6	DNA mismatch repair protein Msh6	MSH6_MOUSE	1	63.05124658467483	1.6305124658467482	HNP-006_Cytiva_Feeds_D10	JM-05B_Cytiva_feeds_D10
45	279818	HNP-006_Cytiva_Feeds_D10 / JM-05B_Cytiva_feeds_D10	Q5R8V9;Q5R8V9;Q86WB0;Q86WB0	Q5R8V9;Q86WB0	0.6365640605452026	0.6365640605452026	0.0040744451464937	0.0206752048917027	12	Q5R8V9;Q86WB0	ZC3HC1	Zinc finger C3HC-type protein 1	ZC3C1_PONAB;ZC3C1_HUMAN	4	55.4622240264687	1.554622240264687	HNP-006_Cytiva_Feeds_D10	JM-05B_Cytiva_feeds_D10
50	307366	HNP-006_Cytiva_Feeds_D10 / JM-05B_Cytiva_feeds_D10	P39951;P39951	P39951	0.6547647179755377	0.6547647179755377	0.0049997124075853	0.0230956302167218	12	P39951	Cdk1	Cyclin-dependent kinase 1	CDK1_RAT	13	57.435917772117385	1.5743591777211738	HNP-006_Cytiva_Feeds_D10	JM-05B_Cytiva_feeds_D10
55	316957	HNP-006_Cytiva_Feeds_D10 / JM-05B_Cytiva_feeds_D10	P46418;P46418	P46418	0.6511971938139334	0.6511971938139334	0.0053369539023392	0.0239078054866737	12	P46418	Gsta5	Glutathione S-transferase alpha-5	GSTA5_RAT	1	57.04708814474439	1.570470881447444	HNP-006_Cytiva_Feeds_D10	JM-05B_Cytiva_feeds_D10
64	373403	HNP-006_Cytiva_Feeds_D10 / JM-05B_Cytiva_feeds_D10	Q9Y4K3;Q9Y4K3	Q9Y4K3	0.6809466424945112	0.6809466424945112	0.0075978303496291	0.0288913458821484	10	Q9Y4K3	TRAF6	TNF receptor-associated factor 6	TRAF6_HUMAN	1	60.319136430376986	1.60319136430377	HNP-006_Cytiva_Feeds_D10	JM-05B_Cytiva_feeds_D10
73	392613	HNP-006_Cytiva_Feeds_D10 / JM-05B_Cytiva_feeds_D10	P63330;P63330;P63331;P63331;P67774;P67774;P67775;P67775;P67776;P67776;P67777;P67777	P63330;P63331;P67774;P67775;P67776;P67777	0.6425788113254176	0.6425788113254176	0.0084504981846769	0.0305608624380397	10	P63330;P63331;P67774;P67775;P67776;P67777	Ppp2ca;Ppp2ca;PPP2CA;PPP2CA;PPP2CA;PPP2CA	Serine/threonine-protein phosphatase 2A catalytic subunit alpha isoform	PP2AA_MOUSE;PP2AA_RAT;PP2AA_BOVIN;PP2AA_HUMAN;PP2AA_PIG;PP2AA_RABIT	1	56.11171571722697	1.5611171571722695	HNP-006_Cytiva_Feeds_D10	JM-05B_Cytiva_feeds_D10
77	406332	HNP-006_Cytiva_Feeds_D10 / JM-05B_Cytiva_feeds_D10	O14908;O14908;Q9Z0G0;Q9Z0G0;Q9Z254;Q9Z254	O14908;Q9Z0G0;Q9Z254	1.0341936838428547	1.0341936838428547	0.0090973518085986	0.0317899644831346	10	O14908;Q9Z0G0;Q9Z254	GIPC1;Gipc1;Gipc1	PDZ domain-containing protein GIPC1	GIPC1_HUMAN;GIPC1_MOUSE;GIPC1_RAT	1	104.7968725090138	2.047968725090138	HNP-006_Cytiva_Feeds_D10	JM-05B_Cytiva_feeds_D10
86	436762	HNP-006_Cytiva_Feeds_D10 / JM-05B_Cytiva_feeds_D10	P61024;P61024;P61025;P61025;Q0P5A5;Q0P5A5	P61024;P61025;Q0P5A5	0.9711358061886884	0.9711358061886884	0.0106208079546358	0.0345276776131533	8	P61024;P61025;Q0P5A5	CKS1B;Cks1b;CKS1B	Cyclin-dependent kinases regulatory subunit 1	CKS1_HUMAN;CKS1_MOUSE;CKS1_BOVIN	2	96.03833600919964	1.9603833600919964	HNP-006_Cytiva_Feeds_D10	JM-05B_Cytiva_feeds_D10
87	445744	HNP-006_Cytiva_Feeds_D10 / JM-05B_Cytiva_feeds_D10	O15347;O15347;O54879;O54879;Q32L31;Q32L31	O15347;O54879;Q32L31	1.0362989970220335	1.0362989970220335	0.0110867791937331	0.0353163705787464	12	O15347;O54879;Q32L31	HMGB3;Hmgb3;HMGB3	High mobility group protein B3	HMGB3_HUMAN;HMGB3_MOUSE;HMGB3_BOVIN	1	105.09594909199534	2.0509594909199533	HNP-006_Cytiva_Feeds_D10	JM-05B_Cytiva_feeds_D10
89	446906	HNP-006_Cytiva_Feeds_D10 / JM-05B_Cytiva_feeds_D10	Q9CQA0;Q9CQA0	Q9CQA0	2.5343787095863104	2.5343787095863104	0.0111490374090887	0.0354222919868424	10	Q9CQA0	Cenpm	Centromere protein M	CENPM_MOUSE	1	479.3273232746319	5.793273232746318	HNP-006_Cytiva_Feeds_D10	JM-05B_Cytiva_feeds_D10
97	458623	HNP-006_Cytiva_Feeds_D10 / JM-05B_Cytiva_feeds_D10	O95718;O95718;P62508;P62508;P62509;P62509;P62510;P62510;Q5RAM2;Q5RAM2	O95718;P62508;P62509;P62510;Q5RAM2	1.1646432085274	1.1646432085274	0.0117855781906557	0.0364880933357244	8	O95718;P62508;P62509;P62510;Q5RAM2	ESRRB;ESRRG;Esrrg;Esrrg;ESRRG	Steroid hormone receptor ERR2;Estrogen-related receptor gamma;Estrogen-related receptor gamma;Estrogen-related receptor gamma;Estrogen-related receptor gamma	ERR2_HUMAN;ERR3_HUMAN;ERR3_MOUSE;ERR3_RAT;ERR3_PONAB	1	124.17776756932986	2.2417776756932986	HNP-006_Cytiva_Feeds_D10	JM-05B_Cytiva_feeds_D10
98	460995	HNP-006_Cytiva_Feeds_D10 / JM-05B_Cytiva_feeds_D10	E1BMF7;E1BMF7;Q5BKP2;Q5BKP2;Q92995;Q92995	E1BMF7;Q5BKP2;Q92995	0.5915554814332944	0.5915554814332944	0.0119164241901309	0.0367029393549158	10	E1BMF7;Q5BKP2;Q92995	USP13;Usp13;USP13	Ubiquitin carboxyl-terminal hydrolase 13	UBP13_BOVIN;UBP13_MOUSE;UBP13_HUMAN	1	50.68705459055492	1.5068705459055491	HNP-006_Cytiva_Feeds_D10	JM-05B_Cytiva_feeds_D10
99	461823	HNP-006_Cytiva_Feeds_D10 / JM-05B_Cytiva_feeds_D10	Q5RBY5;Q5RBY5;Q6AXN4;Q6AXN4;Q8VCB1;Q8VCB1	Q5RBY5;Q6AXN4;Q8VCB1	1.308455638294168	1.308455638294168	0.0119625787970747	0.0367794617348578	8	Q5RBY5;Q6AXN4;Q8VCB1	NDC1;Ndc1;Ndc1	Nucleoporin NDC1	NDC1_PONAB;NDC1_RAT;NDC1_MOUSE	1	147.6762680250335	2.476762680250335	HNP-006_Cytiva_Feeds_D10	JM-05B_Cytiva_feeds_D10
105	475522	HNP-006_Cytiva_Feeds_D10 / JM-05B_Cytiva_feeds_D10	Q9EQS5;Q9EQS5	Q9EQS5	0.6087194073807886	0.6087194073807886	0.0127382486450434	0.0380360440496039	12	Q9EQS5	Sc5d	Lathosterol oxidase	SC5D_RAT	1	52.490504260756296	1.524905042607563	HNP-006_Cytiva_Feeds_D10	JM-05B_Cytiva_feeds_D10
109	483390	HNP-006_Cytiva_Feeds_D10 / JM-05B_Cytiva_feeds_D10	P04773;P04773	P04773	0.784386881529957	0.784386881529957	0.0131983990609453	0.0387685534048785	12	P04773	GLUL	Glutamine synthetase	GLNA_CRIGR	1	72.23601929242159	1.7223601929242158	HNP-006_Cytiva_Feeds_D10	JM-05B_Cytiva_feeds_D10
113	491276	HNP-006_Cytiva_Feeds_D10 / JM-05B_Cytiva_feeds_D10	P24534;P24534	P24534	1.565677018526158	1.565677018526158	0.013669266799587	0.0395071712907382	8	P24534	EEF1B2	Elongation factor 1-beta	EF1B_HUMAN	1	196.01638189929508	2.960163818992951	HNP-006_Cytiva_Feeds_D10	JM-05B_Cytiva_feeds_D10
114	501226	HNP-006_Cytiva_Feeds_D10 / JM-05B_Cytiva_feeds_D10	O70524;O70524;Q32LC9;Q32LC9;Q5R9D9;Q5R9D9;Q922H9;Q922H9;Q9Y3S2;Q9Y3S2	O70524;Q32LC9;Q5R9D9;Q922H9;Q9Y3S2	0.6704694552007834	0.6704694552007834	0.0142834211592593	0.0404627067919128	12	O70524;Q32LC9;Q5R9D9;Q922H9;Q9Y3S2	ZNF330;ZNF330;ZNF330;Znf330;ZNF330	Zinc finger protein 330	ZN330_CRIGR;ZN330_BOVIN;ZN330_PONAB;ZN330_MOUSE;ZN330_HUMAN	1	59.15907893632016	1.5915907893632015	HNP-006_Cytiva_Feeds_D10	JM-05B_Cytiva_feeds_D10
115	503894	HNP-006_Cytiva_Feeds_D10 / JM-05B_Cytiva_feeds_D10	P70096;P70096	P70096	0.9105237751719608	0.9105237751719608	0.01444695849179	0.0407094414587592	12	P70096	KIF2C	Kinesin-like protein KIF2C	KIF2C_CRIGR	4	87.97278159177422	1.8797278159177424	HNP-006_Cytiva_Feeds_D10	JM-05B_Cytiva_feeds_D10
125	518973	HNP-006_Cytiva_Feeds_D10 / JM-05B_Cytiva_feeds_D10	Q75Q39;Q75Q39	Q75Q39	0.6387130958108812	0.6387130958108812	0.0153875145751664	0.0420997476508896	12	Q75Q39	Tomm70	Mitochondrial import receptor subunit TOM70	TOM70_RAT	2	55.69397276665471	1.556939727666547	HNP-006_Cytiva_Feeds_D10	JM-05B_Cytiva_feeds_D10
134	540370	HNP-006_Cytiva_Feeds_D10 / JM-05B_Cytiva_feeds_D10	A6NCV1;A6NCV1	A6NCV1	1.1426706528725354	1.1426706528725354	0.0168089161931883	0.0441677041974416	10	A6NCV1	OR6C74	Olfactory receptor 6C74	O6C74_HUMAN	1	120.78936055180483	2.2078936055180485	HNP-006_Cytiva_Feeds_D10	JM-05B_Cytiva_feeds_D10
135	542062	HNP-006_Cytiva_Feeds_D10 / JM-05B_Cytiva_feeds_D10	B4F7E8;B4F7E8;Q8R1F1;Q8R1F1;Q96TA1;Q96TA1	B4F7E8;Q8R1F1;Q96TA1	0.7676481788929796	0.7676481788929796	0.0169257727926915	0.0443359368501394	12	B4F7E8;Q8R1F1;Q96TA1	Niban2;Niban2;NIBAN2	Protein Niban 2	NIBA2_RAT;NIBA2_MOUSE;NIBA2_HUMAN	1	70.24921886416658	1.7024921886416655	HNP-006_Cytiva_Feeds_D10	JM-05B_Cytiva_feeds_D10
136	543947	HNP-006_Cytiva_Feeds_D10 / JM-05B_Cytiva_feeds_D10	B0BNM9;B0BNM9;Q9JL62;Q9JL62	B0BNM9;Q9JL62	0.8404563633059793	0.8404563633059793	0.0170503403453192	0.0445074605580645	10	B0BNM9;Q9JL62	GLTP;Gltp	Glycolipid transfer protein	GLTP_RAT;GLTP_MOUSE	1	79.0616472505805	1.7906164725058051	HNP-006_Cytiva_Feeds_D10	JM-05B_Cytiva_feeds_D10
155	576310	HNP-006_Cytiva_Feeds_D10 / JM-05B_Cytiva_feeds_D10	O75019;O75019	O75019	0.6858613527821594	0.6858613527821594	0.0193057957295643	0.0475650486366161	12	O75019	LILRA1	Leukocyte immunoglobulin-like receptor subfamily A member 1	LIRA1_HUMAN	1	60.86621373131928	1.6086621373131929	HNP-006_Cytiva_Feeds_D10	JM-05B_Cytiva_feeds_D10
159	585116	HNP-006_Cytiva_Feeds_D10 / JM-05B_Cytiva_feeds_D10	P38570;P38570	P38570	0.6623862127573265	0.6623862127573265	0.0199403387824862	0.0483890352811056	12	P38570	ITGAE	Integrin alpha-E	ITAE_HUMAN	1	58.26982375971406	1.5826982375971406	HNP-006_Cytiva_Feeds_D10	JM-05B_Cytiva_feeds_D10
162	587793	HNP-006_Cytiva_Feeds_D10 / JM-05B_Cytiva_feeds_D10	O75665;O75665	O75665	0.7156751470060151	0.7156751470060151	0.0201331084128747	0.0486343180931141	12	O75665	OFD1	Centriole and centriolar satellite protein OFD1	OFD1_HUMAN	1	64.225157254315	1.64225157254315	HNP-006_Cytiva_Feeds_D10	JM-05B_Cytiva_feeds_D10
