## Supplementary material for "Fatty Acid β-oxidation and Ferroptosis Define a Survival-Productivity Trade Off in CHO fed-Batch Bioreactors": JM-05B_Cytiva_feeds_D12_vs_HNP-006_Cytiva_Feeds_D12_DOWNREGULATED.tsv

	Unnamed: 0	Comparison (group1/group2)	Group	ProteinGroups	AVG Log2 Ratio	Absolute AVG Log2 Ratio	Pvalue	Qvalue	# of Ratios	UniProtIds	Genes	ProteinDescriptions	ProteinNames	# Unique Total Peptides	% Change	Ratio	Condition Numerator	Condition Denominator	GO Cellular Component	GO Molecular Function	GO Biological Process
16	41309	HNP-006_Cytiva_Feeds_D12 / JM-05B_Cytiva_feeds_D12	Q3TX08;Q3TX08	Q3TX08	-0.5871380634005556	0.5871380634005556	5.202711792577533e-05	0.0017882643594425	14	Q3TX08	Trmt1	tRNA (guanine(26)-N(2))-dimethyltransferase	TRM1_MOUSE	4	-33.433789913272385	0.6656621008672762	HNP-006_Cytiva_Feeds_D12	JM-05B_Cytiva_feeds_D12
24	52786	HNP-006_Cytiva_Feeds_D12 / JM-05B_Cytiva_feeds_D12	P09495;P09495	P09495	-0.6664766530723102	0.6664766530723102	9.241868608000724e-05	0.0024859312435472	14	P09495	Tpm4	Tropomyosin alpha-4 chain	TPM4_RAT	4	-36.99564991336351	0.630043500866365	HNP-006_Cytiva_Feeds_D12	JM-05B_Cytiva_feeds_D12
26	56202	HNP-006_Cytiva_Feeds_D12 / JM-05B_Cytiva_feeds_D12	Q9CQA0;Q9CQA0	Q9CQA0	-1.0423219909711663	1.0423219909711663	0.0001073118105148	0.0027111437841174	12	Q9CQA0	Cenpm	Centromere protein M	CENPM_MOUSE	1	-51.445463180226895	0.4855453681977311	HNP-006_Cytiva_Feeds_D12	JM-05B_Cytiva_feeds_D12
27	58977	HNP-006_Cytiva_Feeds_D12 / JM-05B_Cytiva_feeds_D12	O55171;O55171	O55171	-0.7211889730114488	0.7211889730114488	0.0001202004978362	0.0028938323862586	14	O55171	Acot2	Acyl-coenzyme A thioesterase 2, mitochondrial	ACOT2_RAT	1	-39.34026809029035	0.6065973190970965	HNP-006_Cytiva_Feeds_D12	JM-05B_Cytiva_feeds_D12
44	85052	HNP-006_Cytiva_Feeds_D12 / JM-05B_Cytiva_feeds_D12	P25886;P25886;P47915;P47915	P25886;P47915	-0.727001091565489	0.727001091565489	0.0002814217770539	0.0046981319694238	14	P25886;P47915	Rpl29	Large ribosomal subunit protein eL29	RL29_RAT;RL29_MOUSE	1	-39.58415354208853	0.6041584645791147	HNP-006_Cytiva_Feeds_D12	JM-05B_Cytiva_feeds_D12
46	85215	HNP-006_Cytiva_Feeds_D12 / JM-05B_Cytiva_feeds_D12	Q32P28;Q32P28	Q32P28	-0.9273988262887072	0.9273988262887072	0.0002826489877588	0.0047096186186847	14	Q32P28	P3H1	Prolyl 3-hydroxylase 1	P3H1_HUMAN	3	-47.419448696349455	0.5258055130365055	HNP-006_Cytiva_Feeds_D12	JM-05B_Cytiva_feeds_D12
77	125915	HNP-006_Cytiva_Feeds_D12 / JM-05B_Cytiva_feeds_D12	A0A0G2JV04;A0A0G2JV04;Q8BMI3;Q8BMI3;Q9NZ52;Q9NZ52	A0A0G2JV04;Q8BMI3;Q9NZ52	-1.3476291392108728	1.3476291392108728	0.0006951653086923	0.007839065976378	12	A0A0G2JV04;Q8BMI3;Q9NZ52	Gga3;Gga3;GGA3	ADP-ribosylation factor-binding protein GGA3	GGA3_RAT;GGA3_MOUSE;GGA3_HUMAN	1	-60.70627457609479	0.3929372542390522	HNP-006_Cytiva_Feeds_D12	JM-05B_Cytiva_feeds_D12
78	125922	HNP-006_Cytiva_Feeds_D12 / JM-05B_Cytiva_feeds_D12	A0A0B4J1V7;A0A0B4J1V7	A0A0B4J1V7	-0.7028393030397558	0.7028393030397558	0.000695294618867	0.0078400030176997	14	A0A0B4J1V7	IGHV7-81	Probable non-functional immunoglobulin heavy variable 7-81	HV781_HUMAN	1	-38.56380818753978	0.6143619181246022	HNP-006_Cytiva_Feeds_D12	JM-05B_Cytiva_feeds_D12
86	133151	HNP-006_Cytiva_Feeds_D12 / JM-05B_Cytiva_feeds_D12	P21279;P21279;P50148;P50148;P82471;P82471;Q28294;Q28294;Q2PKF4;Q2PKF4	P21279;P50148;P82471;Q28294;Q2PKF4	-0.6688541832244145	0.6688541832244145	0.000788019159483	0.008403134135112	14	P21279;P50148;P82471;Q28294;Q2PKF4	Gnaq;GNAQ;Gnaq;GNAQ;GNAQ	Guanine nucleotide-binding protein G(q) subunit alpha	GNAQ_MOUSE;GNAQ_HUMAN;GNAQ_RAT;GNAQ_CANLF;GNAQ_PIG	2	-37.0993942088202	0.629006057911798	HNP-006_Cytiva_Feeds_D12	JM-05B_Cytiva_feeds_D12
89	133604	HNP-006_Cytiva_Feeds_D12 / JM-05B_Cytiva_feeds_D12	O70252;O70252;P23711;P23711	O70252;P23711	-0.6106935393301327	0.6106935393301327	0.0007941623879226	0.0084400253455084	14	O70252;P23711	Hmox2	Heme oxygenase 2	HMOX2_MOUSE;HMOX2_RAT	5	-34.51181917001567	0.6548818082998433	HNP-006_Cytiva_Feeds_D12	JM-05B_Cytiva_feeds_D12
104	161255	HNP-006_Cytiva_Feeds_D12 / JM-05B_Cytiva_feeds_D12	O08914;O08914	O08914	-0.638483839471237	0.638483839471237	0.0012098135804678	0.0106525833316315	14	O08914	Faah	Fatty-acid amide hydrolase 1	FAAH1_MOUSE	2	-35.761230621879136	0.6423876937812086	HNP-006_Cytiva_Feeds_D12	JM-05B_Cytiva_feeds_D12
107	164037	HNP-006_Cytiva_Feeds_D12 / JM-05B_Cytiva_feeds_D12	P07814;P07814	P07814	-0.6820151863205579	0.6820151863205579	0.0012563379480962	0.0108748108070672	14	P07814	EPRS1	Bifunctional glutamate/proline--tRNA ligase	SYEP_HUMAN	3	-37.67059639114496	0.6232940360885504	HNP-006_Cytiva_Feeds_D12	JM-05B_Cytiva_feeds_D12
108	165460	HNP-006_Cytiva_Feeds_D12 / JM-05B_Cytiva_feeds_D12	O75794;O75794;Q2PG37;Q2PG37;Q2YDG3;Q2YDG3;Q8CII2;Q8CII2	O75794;Q2PG37;Q2YDG3;Q8CII2	-0.6848858993112777	0.6848858993112777	0.0012796054168485	0.0109808561193039	14	O75794;Q2PG37;Q2YDG3;Q8CII2	CDC123;CDC123;CDC123;Cdc123	Cell division cycle protein 123 homolog	CD123_HUMAN;CD123_MACFA;CD123_BOVIN;CD123_MOUSE	2	-37.79449778536013	0.6220550221463987	HNP-006_Cytiva_Feeds_D12	JM-05B_Cytiva_feeds_D12
131	192022	HNP-006_Cytiva_Feeds_D12 / JM-05B_Cytiva_feeds_D12	Q16832;Q16832;Q62371;Q62371	Q16832;Q62371	-1.102649953679316	1.102649953679316	0.0017844087533978	0.0131946611610696	14	Q16832;Q62371	DDR2;Ddr2	Discoidin domain-containing receptor 2	DDR2_HUMAN;DDR2_MOUSE	8	-53.43396189266747	0.4656603810733253	HNP-006_Cytiva_Feeds_D12	JM-05B_Cytiva_feeds_D12
132	193405	HNP-006_Cytiva_Feeds_D12 / JM-05B_Cytiva_feeds_D12	Q9JHE5;Q9JHE5	Q9JHE5	-1.6599563036914586	1.6599563036914586	0.0018128438669776	0.0133093975830357	14	Q9JHE5	Slc38a2	Sodium-coupled neutral amino acid symporter 2	S38A2_RAT	3	-68.35512670618773	0.3164487329381226	HNP-006_Cytiva_Feeds_D12	JM-05B_Cytiva_feeds_D12
136	195327	HNP-006_Cytiva_Feeds_D12 / JM-05B_Cytiva_feeds_D12	Q0VGB7;Q0VGB7	Q0VGB7	-0.6464549164345831	0.6464549164345831	0.0018541740988712	0.0134785812529765	14	Q0VGB7	Ppp4r2	Serine/threonine-protein phosphatase 4 regulatory subunit 2	PP4R2_MOUSE	2	-36.11517943616305	0.6388482056383695	HNP-006_Cytiva_Feeds_D12	JM-05B_Cytiva_feeds_D12
140	197991	HNP-006_Cytiva_Feeds_D12 / JM-05B_Cytiva_feeds_D12	Q07891;Q07891	Q07891	-1.4606134363111378	1.4606134363111378	0.0019100080272319	0.0136977121590464	14	Q07891	TFRC	Transferrin receptor protein 1	TFR1_CRIGR	21	-63.66613956936264	0.3633386043063735	HNP-006_Cytiva_Feeds_D12	JM-05B_Cytiva_feeds_D12
141	198530	HNP-006_Cytiva_Feeds_D12 / JM-05B_Cytiva_feeds_D12	Q62665;Q62665	Q62665	-0.6520937459097643	0.6520937459097643	0.0019220647985421	0.0137468194636529	14	Q62665	Lgals8	Galectin-8	LEG8_RAT	1	-36.36438839433349	0.6363561160566651	HNP-006_Cytiva_Feeds_D12	JM-05B_Cytiva_feeds_D12
150	207767	HNP-006_Cytiva_Feeds_D12 / JM-05B_Cytiva_feeds_D12	P50453;P50453	P50453	-0.617930557084038	0.617930557084038	0.0021269606472274	0.0145356427279543	14	P50453	SERPINB9	Serpin B9	SPB9_HUMAN	2	-34.839506161591274	0.6516049383840873	HNP-006_Cytiva_Feeds_D12	JM-05B_Cytiva_feeds_D12
157	213576	HNP-006_Cytiva_Feeds_D12 / JM-05B_Cytiva_feeds_D12	Q62283;Q62283	Q62283	-1.3159604430525154	1.3159604430525154	0.0022629532167019	0.0150445167152297	14	Q62283	Tspan7	Tetraspanin-7	TSN7_MOUSE	1	-59.83419887971593	0.4016580112028406	HNP-006_Cytiva_Feeds_D12	JM-05B_Cytiva_feeds_D12
158	215099	HNP-006_Cytiva_Feeds_D12 / JM-05B_Cytiva_feeds_D12	Q91YT0;Q91YT0	Q91YT0	-0.6425990941289507	0.6425990941289507	0.0022975565224677	0.015166415207526	14	Q91YT0	Ndufv1	NADH dehydrogenase [ubiquinone] flavoprotein 1, mitochondrial	NDUV1_MOUSE	1	-35.9442091494229	0.640557908505771	HNP-006_Cytiva_Feeds_D12	JM-05B_Cytiva_feeds_D12
159	215186	HNP-006_Cytiva_Feeds_D12 / JM-05B_Cytiva_feeds_D12	Q80YS6;Q80YS6;Q8N556;Q8N556;Q8VH46;Q8VH46	Q80YS6;Q8N556;Q8VH46	-0.7496372348713795	0.7496372348713795	0.0022998201003175	0.015175148989724	14	Q80YS6;Q8N556;Q8VH46	Afap1;AFAP1;Afap1	Actin filament-associated protein 1	AFAP1_MOUSE;AFAP1_HUMAN;AFAP1_RAT	2	-40.524691085737295	0.594753089142627	HNP-006_Cytiva_Feeds_D12	JM-05B_Cytiva_feeds_D12
167	224014	HNP-006_Cytiva_Feeds_D12 / JM-05B_Cytiva_feeds_D12	Q3T0Q2;Q3T0Q2;Q4R8C8;Q4R8C8;Q5R800;Q5R800;Q9BXS4;Q9BXS4	Q3T0Q2;Q4R8C8;Q5R800;Q9BXS4	-1.1723363842981769	1.1723363842981769	0.0025134342988925	0.0159311065657847	14	Q3T0Q2;Q4R8C8;Q5R800;Q9BXS4	TMEM59	Transmembrane protein 59	TMM59_BOVIN;TMM59_MACFA;TMM59_PONAB;TMM59_HUMAN	1	-55.62977987308862	0.4437022012691137	HNP-006_Cytiva_Feeds_D12	JM-05B_Cytiva_feeds_D12
170	227836	HNP-006_Cytiva_Feeds_D12 / JM-05B_Cytiva_feeds_D12	O35988;O35988;P31431;P31431;P34901;P34901;Q5RAT9;Q5RAT9;Q8HZJ6;Q8HZJ6	O35988;P31431;P34901;Q5RAT9;Q8HZJ6	-1.1338016475094224	1.1338016475094224	0.0026066546556427	0.0162446861030236	14	O35988;P31431;P34901;Q5RAT9;Q8HZJ6	Sdc4;SDC4;Sdc4;SDC4;SDC4	Syndecan-4	SDC4_MOUSE;SDC4_HUMAN;SDC4_RAT;SDC4_PONAB;SDC4_PIG	1	-54.428670912113496	0.455713290878865	HNP-006_Cytiva_Feeds_D12	JM-05B_Cytiva_feeds_D12
175	233650	HNP-006_Cytiva_Feeds_D12 / JM-05B_Cytiva_feeds_D12	Q9QYM0;Q9QYM0;Q9R1X5;Q9R1X5	Q9QYM0;Q9R1X5	-0.9290177016126124	0.9290177016126124	0.0027511442791865	0.0167187327303248	14	Q9QYM0;Q9R1X5	Abcc5	ATP-binding cassette sub-family C member 5	MRP5_RAT;MRP5_MOUSE	1	-47.47841723393347	0.5252158276606653	HNP-006_Cytiva_Feeds_D12	JM-05B_Cytiva_feeds_D12
176	235445	HNP-006_Cytiva_Feeds_D12 / JM-05B_Cytiva_feeds_D12	Q5JSL3;Q5JSL3	Q5JSL3	-1.0568589619043305	1.0568589619043305	0.0027983784087211	0.0168761070724766	10	Q5JSL3	DOCK11	Dedicator of cytokinesis protein 11	DOC11_HUMAN	2	-51.93225469985454	0.4806774530014545	HNP-006_Cytiva_Feeds_D12	JM-05B_Cytiva_feeds_D12
180	240200	HNP-006_Cytiva_Feeds_D12 / JM-05B_Cytiva_feeds_D12	Q3TCH7;Q3TCH7	Q3TCH7	-1.0679477378444044	1.0679477378444044	0.0029219541283802	0.017272565263812	12	Q3TCH7	Cul4a	Cullin-4A	CUL4A_MOUSE	1	-52.30029456464133	0.4769970543535867	HNP-006_Cytiva_Feeds_D12	JM-05B_Cytiva_feeds_D12
184	245075	HNP-006_Cytiva_Feeds_D12 / JM-05B_Cytiva_feeds_D12	O43752;O43752;Q5R6Q2;Q5R6Q2;Q63635;Q63635;Q9JKK1;Q9JKK1	O43752;Q5R6Q2;Q63635;Q9JKK1	-1.1276029759366328	1.1276029759366328	0.0030513427191763	0.0176786024567226	14	O43752;Q5R6Q2;Q63635;Q9JKK1	STX6;STX6;Stx6;Stx6	Syntaxin-6	STX6_HUMAN;STX6_PONAB;STX6_RAT;STX6_MOUSE	1	-54.23244827429387	0.4576755172570612	HNP-006_Cytiva_Feeds_D12	JM-05B_Cytiva_feeds_D12
187	246627	HNP-006_Cytiva_Feeds_D12 / JM-05B_Cytiva_feeds_D12	Q8R087;Q8R087;Q9UBV7;Q9UBV7	Q8R087;Q9UBV7	-0.9397251778266474	0.9397251778266474	0.0030919096900549	0.0178009125192144	14	Q8R087;Q9UBV7	B4galt7;B4GALT7	Beta-1,4-galactosyltransferase 7;Beta-1,4-galactosyltransferase 7	B4GT7_MOUSE;B4GT7_HUMAN	1	-47.86678193160547	0.5213321806839453	HNP-006_Cytiva_Feeds_D12	JM-05B_Cytiva_feeds_D12
192	249485	HNP-006_Cytiva_Feeds_D12 / JM-05B_Cytiva_feeds_D12	P62256;P62256;P62257;P62257;Q32LN1;Q32LN1	P62256;P62257;Q32LN1	-0.6821624732763899	0.6821624732763899	0.0031717570181081	0.0180513994632875	14	P62256;P62257;Q32LN1	UBE2H;Ube2h;UBE2H	Ubiquitin-conjugating enzyme E2 H	UBE2H_HUMAN;UBE2H_MOUSE;UBE2H_BOVIN	2	-37.67695937102376	0.6232304062897623	HNP-006_Cytiva_Feeds_D12	JM-05B_Cytiva_feeds_D12
199	253368	HNP-006_Cytiva_Feeds_D12 / JM-05B_Cytiva_feeds_D12	P49772;P49772	P49772	-1.0180812487799058	1.0180812487799058	0.003279533245255	0.0183787388980939	14	P49772	Flt3lg	Fms-related tyrosine kinase 3 ligand	FLT3L_MOUSE	1	-50.62273780322146	0.4937726219677853	HNP-006_Cytiva_Feeds_D12	JM-05B_Cytiva_feeds_D12
206	262809	HNP-006_Cytiva_Feeds_D12 / JM-05B_Cytiva_feeds_D12	Q91VK4;Q91VK4	Q91VK4	-0.8491438527462206	0.8491438527462206	0.003551718751265	0.0191890760067899	14	Q91VK4	Itm2c	Integral membrane protein 2C	ITM2C_MOUSE	8	-44.48859369933101	0.5551140630066899	HNP-006_Cytiva_Feeds_D12	JM-05B_Cytiva_feeds_D12
214	275110	HNP-006_Cytiva_Feeds_D12 / JM-05B_Cytiva_feeds_D12	O35566;O35566;P48509;P48509;P61170;P61170;P61171;P61171;Q3ZBH3;Q3ZBH3	O35566;P48509;P61170;P61171;Q3ZBH3	-0.6042788920318054	0.6042788920318054	0.0039243515895773	0.0202538609178571	14	O35566;P48509;P61170;P61171;Q3ZBH3	Cd151;CD151;CD151;CD151;CD151	CD151 antigen	CD151_MOUSE;CD151_HUMAN;CD151_CHLAE;CD151_MACMU;CD151_BOVIN	1	-34.219991123419454	0.6578000887658054	HNP-006_Cytiva_Feeds_D12	JM-05B_Cytiva_feeds_D12
218	282917	HNP-006_Cytiva_Feeds_D12 / JM-05B_Cytiva_feeds_D12	O08623;O08623	O08623	-1.148866740297095	1.148866740297095	0.0041709277476429	0.0209328920995578	14	O08623	Sqstm1	Sequestosome-1	SQSTM_RAT	2	-54.90206564077917	0.4509793435922082	HNP-006_Cytiva_Feeds_D12	JM-05B_Cytiva_feeds_D12
222	286639	HNP-006_Cytiva_Feeds_D12 / JM-05B_Cytiva_feeds_D12	P17751;P17751	P17751	-0.7095763570744957	0.7095763570744957	0.0042937869051789	0.0212696742921077	14	P17751	Tpi1	Triosephosphate isomerase	TPIS_MOUSE	1	-38.85003225314768	0.6114996774685232	HNP-006_Cytiva_Feeds_D12	JM-05B_Cytiva_feeds_D12
225	287266	HNP-006_Cytiva_Feeds_D12 / JM-05B_Cytiva_feeds_D12	O35254;O35254;Q91X51;Q91X51	O35254;Q91X51	-0.96167005781284	0.96167005781284	0.004313837984114	0.0213223190982972	14	O35254;Q91X51	Gorasp1	Golgi reassembly-stacking protein 1	GORS1_RAT;GORS1_MOUSE	1	-48.65378125363588	0.5134621874636413	HNP-006_Cytiva_Feeds_D12	JM-05B_Cytiva_feeds_D12
227	288075	HNP-006_Cytiva_Feeds_D12 / JM-05B_Cytiva_feeds_D12	Q8TD57;Q8TD57	Q8TD57	-1.2100474515079789	1.2100474515079789	0.004340975762575	0.0213962981888284	12	Q8TD57	DNAH3	Dynein axonemal heavy chain 3	DYH3_HUMAN	1	-56.77456018069732	0.4322543981930268	HNP-006_Cytiva_Feeds_D12	JM-05B_Cytiva_feeds_D12
229	293245	HNP-006_Cytiva_Feeds_D12 / JM-05B_Cytiva_feeds_D12	Q5R5S4;Q5R5S4;Q99460;Q99460	Q5R5S4;Q99460	-0.8743993241066015	0.8743993241066015	0.0045119490910526	0.0218466778046559	14	Q5R5S4;Q99460	PSMD1	26S proteasome non-ATPase regulatory subunit 1	PSMD1_PONAB;PSMD1_HUMAN	1	-45.451906624408686	0.5454809337559131	HNP-006_Cytiva_Feeds_D12	JM-05B_Cytiva_feeds_D12
230	294762	HNP-006_Cytiva_Feeds_D12 / JM-05B_Cytiva_feeds_D12	P02804;P02804	P02804	-1.6136591114657317	1.6136591114657317	0.0045642355768064	0.0219862477707626	14	P02804	MT1	Metallothionein-1	MT1_CRIGR	1	-67.32314848465752	0.3267685151534247	HNP-006_Cytiva_Feeds_D12	JM-05B_Cytiva_feeds_D12
249	304703	HNP-006_Cytiva_Feeds_D12 / JM-05B_Cytiva_feeds_D12	O60675;O60675;Q61827;Q61827	O60675;Q61827	-1.0975428318150535	1.0975428318150535	0.0049054335515039	0.0228589558683619	14	O60675;Q61827	MAFK;Mafk	Transcription factor MafK	MAFK_HUMAN;MAFK_MOUSE	1	-53.26882660153957	0.4673117339846042	HNP-006_Cytiva_Feeds_D12	JM-05B_Cytiva_feeds_D12
258	316958	HNP-006_Cytiva_Feeds_D12 / JM-05B_Cytiva_feeds_D12	P49588;P49588	P49588	-0.5889093931692428	0.5889093931692428	0.0053369198683126	0.0239078054866737	14	P49588	AARS1	Alanine--tRNA ligase, cytoplasmic	SYAC_HUMAN	1	-33.515469236250695	0.664845307637493	HNP-006_Cytiva_Feeds_D12	JM-05B_Cytiva_feeds_D12
266	328230	HNP-006_Cytiva_Feeds_D12 / JM-05B_Cytiva_feeds_D12	A1A4R1;A1A4R1;P02262;P02262;P0C0S8;P0C0S8;P0C0S9;P0C0S9;P0CC09;P0CC09;P20671;P20671;Q16777;Q16777;Q3ZBX9;Q3ZBX9;Q4R3X5;Q4R3X5;Q64523;Q64523;Q6FI13;Q6FI13;Q6GSS7;Q6GSS7;Q96KK5;Q96KK5;Q99878;Q99878;Q9BTM1;Q9BTM1	A1A4R1;P02262;P0C0S8;P0C0S9;P0CC09;P20671;Q16777;Q3ZBX9;Q4R3X5;Q64523;Q6FI13;Q6GSS7;Q96KK5;Q99878;Q9BTM1	-1.1913076647938718	1.1913076647938718	0.0057536693419411	0.0248888929195673	14	A1A4R1;P02262;P0C0S8;P0C0S9;P0CC09;P20671;Q16777;Q3ZBX9;Q4R3X5;Q64523;Q6FI13;Q6GSS7;Q96KK5;Q99878;Q9BTM1	H2AC20;;H2AC11;;H2ac18;H2AC7;H2AC20;H2AJ;H2AJ;H2ac20;H2AC18;Hist2h2aa1;H2AC12;H2AC14;H2AJ	Histone H2A type 2-C;Histone H2A type 1;Histone H2A type 1;Histone H2A type 1;Histone H2A type 2-A;Histone H2A type 1-D;Histone H2A type 2-C;Histone H2A.J;Histone H2A.J;Histone H2A type 2-C;Histone H2A type 2-A;Histone H2A type 2-A;Histone H2A type 1-H;Histone H2A type 1-J;Histone H2A.J	H2A2C_BOVIN;H2A1_RAT;H2A1_HUMAN;H2A1_BOVIN;H2A2A_RAT;H2A1D_HUMAN;H2A2C_HUMAN;H2AJ_BOVIN;H2AJ_MACFA;H2A2C_MOUSE;H2A2A_HUMAN;H2A2A_MOUSE;H2A1H_HUMAN;H2A1J_HUMAN;H2AJ_HUMAN	1	-56.20942388868821	0.4379057611131179	HNP-006_Cytiva_Feeds_D12	JM-05B_Cytiva_feeds_D12
275	334698	HNP-006_Cytiva_Feeds_D12 / JM-05B_Cytiva_feeds_D12	P41680;P41680	P41680	-0.7897526501524532	0.7897526501524532	0.0060017673543712	0.0254613182015848	14	P41680	ADH1	Alcohol dehydrogenase 1	ADH1_PERMA	2	-42.15567425391542	0.5784432574608458	HNP-006_Cytiva_Feeds_D12	JM-05B_Cytiva_feeds_D12
306	366043	HNP-006_Cytiva_Feeds_D12 / JM-05B_Cytiva_feeds_D12	Q62356;Q62356	Q62356	-0.7633513690518897	0.7633513690518897	0.0072754962555098	0.0282219148031547	14	Q62356	Fstl1	Follistatin-related protein 1	FSTL1_MOUSE	4	-41.087379553073234	0.5891262044692677	HNP-006_Cytiva_Feeds_D12	JM-05B_Cytiva_feeds_D12
328	390867	HNP-006_Cytiva_Feeds_D12 / JM-05B_Cytiva_feeds_D12	Q00993;Q00993	Q00993	-0.6482906562603721	0.6482906562603721	0.0083682866761152	0.0303992998015766	14	Q00993	Axl	Tyrosine-protein kinase receptor UFO	UFO_MOUSE	3	-36.19641720612308	0.6380358279387692	HNP-006_Cytiva_Feeds_D12	JM-05B_Cytiva_feeds_D12
353	413634	HNP-006_Cytiva_Feeds_D12 / JM-05B_Cytiva_feeds_D12	Q4R581;Q4R581;Q5R757;Q5R757;Q8K4X7;Q8K4X7;Q924S1;Q924S1;Q9NRZ5;Q9NRZ5	Q4R581;Q5R757;Q8K4X7;Q924S1;Q9NRZ5	-0.582161602553374	0.582161602553374	0.0094505395781278	0.0324411673236174	14	Q4R581;Q5R757;Q8K4X7;Q924S1;Q9NRZ5	AGPAT4;AGPAT4;Agpat4;Agpat4;AGPAT4	1-acyl-sn-glycerol-3-phosphate acyltransferase delta	PLCD_MACFA;PLCD_PONAB;PLCD_MOUSE;PLCD_RAT;PLCD_HUMAN	1	-33.20377863516599	0.6679622136483401	HNP-006_Cytiva_Feeds_D12	JM-05B_Cytiva_feeds_D12
359	423801	HNP-006_Cytiva_Feeds_D12 / JM-05B_Cytiva_feeds_D12	Q9Y2L1;Q9Y2L1	Q9Y2L1	-0.6882826368476036	0.6882826368476036	0.0099575128740612	0.0333618179069451	14	Q9Y2L1	DIS3	Exosome complex exonuclease RRP44	RRP44_HUMAN	2	-37.94078456944042	0.6205921543055958	HNP-006_Cytiva_Feeds_D12	JM-05B_Cytiva_feeds_D12
369	427275	HNP-006_Cytiva_Feeds_D12 / JM-05B_Cytiva_feeds_D12	A2VDN0;A2VDN0;Q06AV4;Q06AV4	A2VDN0;Q06AV4	-1.031735287918344	1.031735287918344	0.0101307531139174	0.0336659116939522	14	A2VDN0;Q06AV4	ITM2C	Integral membrane protein 2C	ITM2C_BOVIN;ITM2C_PIG	1	-51.08785253328632	0.4891214746671368	HNP-006_Cytiva_Feeds_D12	JM-05B_Cytiva_feeds_D12
371	429957	HNP-006_Cytiva_Feeds_D12 / JM-05B_Cytiva_feeds_D12	Q6Q2Z6;Q6Q2Z6	Q6Q2Z6	-0.658613856083564	0.658613856083564	0.0102679640193062	0.0339092271719805	14	Q6Q2Z6	Acot5	Acyl-coenzyme A thioesterase 5	ACOT5_MOUSE	4	-36.65133402299311	0.6334866597700689	HNP-006_Cytiva_Feeds_D12	JM-05B_Cytiva_feeds_D12
385	440312	HNP-006_Cytiva_Feeds_D12 / JM-05B_Cytiva_feeds_D12	O35454;O35454;P51797;P51797;Q9TT16;Q9TT16	O35454;P51797;Q9TT16	-0.8354516231401006	0.8354516231401006	0.010802272194695	0.0348344570719847	14	O35454;P51797;Q9TT16	Clcn6;CLCN6;CLCN6	H(+)/Cl(-) exchange transporter 6	CLCN6_MOUSE;CLCN6_HUMAN;CLCN6_RABIT	2	-43.95924191682704	0.5604075808317296	HNP-006_Cytiva_Feeds_D12	JM-05B_Cytiva_feeds_D12
394	447367	HNP-006_Cytiva_Feeds_D12 / JM-05B_Cytiva_feeds_D12	B0BNF1;B0BNF1;Q8CHH9;Q8CHH9	B0BNF1;Q8CHH9	-0.6432576814520984	0.6432576814520984	0.0111724684826196	0.0354602154233978	14	B0BNF1;Q8CHH9	Septin8	Septin-8	SEPT8_RAT;SEPT8_MOUSE	4	-35.97344381309827	0.6402655618690173	HNP-006_Cytiva_Feeds_D12	JM-05B_Cytiva_feeds_D12
397	450827	HNP-006_Cytiva_Feeds_D12 / JM-05B_Cytiva_feeds_D12	O75439;O75439;Q5REK3;Q5REK3	O75439;Q5REK3	-0.7219080697195215	0.7219080697195215	0.0113592264187632	0.0357762669433775	14	O75439;Q5REK3	PMPCB	Mitochondrial-processing peptidase subunit beta	MPPB_HUMAN;MPPB_PONAB	1	-39.37049578434374	0.6062950421565626	HNP-006_Cytiva_Feeds_D12	JM-05B_Cytiva_feeds_D12
407	458970	HNP-006_Cytiva_Feeds_D12 / JM-05B_Cytiva_feeds_D12	Q9JKR6;Q9JKR6	Q9JKR6	-0.5945385157523101	0.5945385157523101	0.0118044144698846	0.0365185657538853	14	Q9JKR6	Hyou1	Hypoxia up-regulated protein 1	HYOU1_MOUSE	2	-33.77437384615828	0.6622562615384172	HNP-006_Cytiva_Feeds_D12	JM-05B_Cytiva_feeds_D12
412	466233	HNP-006_Cytiva_Feeds_D12 / JM-05B_Cytiva_feeds_D12	Q9UHB7;Q9UHB7	Q9UHB7	-1.0434569386791366	1.0434569386791366	0.0122075384866252	0.0371776654413177	12	Q9UHB7	AFF4	AF4/FMR2 family member 4	AFF4_HUMAN	1	-51.48364532441156	0.4851635467558843	HNP-006_Cytiva_Feeds_D12	JM-05B_Cytiva_feeds_D12
430	490284	HNP-006_Cytiva_Feeds_D12 / JM-05B_Cytiva_feeds_D12	P18052;P18052;P18433;P18433;Q03348;Q03348	P18052;P18433;Q03348	-0.6398373016837599	0.6398373016837599	0.0136102527969501	0.0394161981824529	12	P18052;P18433;Q03348	Ptpra;PTPRA;Ptpra	Receptor-type tyrosine-protein phosphatase alpha	PTPRA_MOUSE;PTPRA_HUMAN;PTPRA_RAT	1	-35.82146786792021	0.6417853213207979	HNP-006_Cytiva_Feeds_D12	JM-05B_Cytiva_feeds_D12
440	500264	HNP-006_Cytiva_Feeds_D12 / JM-05B_Cytiva_feeds_D12	P62915;P62915;P62916;P62916;Q00403;Q00403;Q2KIN8;Q2KIN8;Q4R3J5;Q4R3J5;Q5R886;Q5R886	P62915;P62916;Q00403;Q2KIN8;Q4R3J5;Q5R886	-0.9024476293659984	0.9024476293659984	0.014220714938972	0.0403625372560872	14	P62915;P62916;Q00403;Q2KIN8;Q4R3J5;Q5R886	Gtf2b;Gtf2b;GTF2B;GTF2B;GTF2B;GTF2B	Transcription initiation factor IIB	TF2B_MOUSE;TF2B_RAT;TF2B_HUMAN;TF2B_BOVIN;TF2B_MACFA;TF2B_PONAB	1	-46.50216658906625	0.5349783341093375	HNP-006_Cytiva_Feeds_D12	JM-05B_Cytiva_feeds_D12
453	514696	HNP-006_Cytiva_Feeds_D12 / JM-05B_Cytiva_feeds_D12	Q99JB8;Q99JB8;Q9UKS6;Q9UKS6	Q99JB8;Q9UKS6	-0.6212100224211152	0.6212100224211152	0.0151200917335653	0.0417118965377803	9	Q99JB8;Q9UKS6	Pacsin3;PACSIN3	Protein kinase C and casein kinase II substrate protein 3;Protein kinase C and casein kinase substrate in neurons protein 3	PACN3_MOUSE;PACN3_HUMAN	1	-34.98745765655674	0.6501254234344326	HNP-006_Cytiva_Feeds_D12	JM-05B_Cytiva_feeds_D12
483	542796	HNP-006_Cytiva_Feeds_D12 / JM-05B_Cytiva_feeds_D12	Q5RBP4;Q5RBP4;Q9H4M9;Q9H4M9	Q5RBP4;Q9H4M9	-0.8490342048221392	0.8490342048221392	0.0169728774187351	0.0443993046756536	14	Q5RBP4;Q9H4M9	EHD1	EH domain-containing protein 1	EHD1_PONAB;EHD1_HUMAN	1	-44.48437455280414	0.5551562544719586	HNP-006_Cytiva_Feeds_D12	JM-05B_Cytiva_feeds_D12
488	549361	HNP-006_Cytiva_Feeds_D12 / JM-05B_Cytiva_feeds_D12	P15170;P15170	P15170	-0.6382863307824705	0.6382863307824705	0.0174113331822936	0.0450018697377545	14	P15170	GSPT1	Eukaryotic peptide chain release factor GTP-binding subunit ERF3A	ERF3A_HUMAN	1	-35.75243556590515	0.6424756443409485	HNP-006_Cytiva_Feeds_D12	JM-05B_Cytiva_feeds_D12
489	550256	HNP-006_Cytiva_Feeds_D12 / JM-05B_Cytiva_feeds_D12	O18992;O18992;P12938;P12938;Q64680;Q64680;Q9QUJ1;Q9QUJ1	O18992;P12938;Q64680;Q9QUJ1	-1.0769279184118323	1.0769279184118323	0.0174748285485085	0.0450923153457642	12	O18992;P12938;Q64680;Q9QUJ1	CYP2D19;Cyp2d3;Cyp2d4;CYP2D28A	Cytochrome P450 2D19;Cytochrome P450 2D3;Cytochrome P450 2D4;Cytochrome P450 2D28	CP2DJ_CALJA;CP2D3_RAT;CP2D4_RAT;CP2DS_MESAU	1	-52.59628336374777	0.4740371663625223	HNP-006_Cytiva_Feeds_D12	JM-05B_Cytiva_feeds_D12
508	564839	HNP-006_Cytiva_Feeds_D12 / JM-05B_Cytiva_feeds_D12	Q9JI48;Q9JI48	Q9JI48	-0.7355926209284755	0.7355926209284755	0.0184852364484187	0.046468377726856	14	Q9JI48	Plac8	Placenta-specific gene 8 protein	PLAC8_MOUSE	1	-39.94287246923774	0.6005712753076226	HNP-006_Cytiva_Feeds_D12	JM-05B_Cytiva_feeds_D12
512	566945	HNP-006_Cytiva_Feeds_D12 / JM-05B_Cytiva_feeds_D12	P11116;P11116	P11116	-1.0730572147253608	1.0730572147253608	0.0186351914664569	0.0466710516464663	12	P11116	LGALS1	Galectin-1	LEG1_BOVIN	2	-52.468929973784114	0.4753107002621589	HNP-006_Cytiva_Feeds_D12	JM-05B_Cytiva_feeds_D12
530	580567	HNP-006_Cytiva_Feeds_D12 / JM-05B_Cytiva_feeds_D12	P55084;P55084;Q5R1W7;Q5R1W7;Q8HXX4;Q8HXX4	P55084;Q5R1W7;Q8HXX4	-0.7039187551571293	0.7039187551571293	0.0196169155185316	0.0479772240240729	12	P55084;Q5R1W7;Q8HXX4	HADHB	Trifunctional enzyme subunit beta, mitochondrial;Trifunctional enzyme subunit beta, mitochondrial;Trifunctional enzyme subunit beta, mitochondrial	ECHB_HUMAN;ECHB_PANTR;ECHB_MACFA	1	-38.60975873263568	0.6139024126736432	HNP-006_Cytiva_Feeds_D12	JM-05B_Cytiva_feeds_D12
