## Supplementary material for "Fatty Acid β-oxidation and Ferroptosis Define a Survival-Productivity Trade Off in CHO fed-Batch Bioreactors": JM-05B_Cytiva_feeds_D12_vs_HNP-006_Cytiva_Feeds_D12_UPREGULATED.tsv

	Unnamed: 0	Comparison (group1/group2)	Group	ProteinGroups	AVG Log2 Ratio	Absolute AVG Log2 Ratio	Pvalue	Qvalue	# of Ratios	UniProtIds	Genes	ProteinDescriptions	ProteinNames	# Unique Total Peptides	% Change	Ratio	Condition Numerator	Condition Denominator	GO Cellular Component	GO Molecular Function	GO Biological Process
0	3504	HNP-006_Cytiva_Feeds_D12 / JM-05B_Cytiva_feeds_D12	P29389;P29389	P29389	0.7615252262683402	0.7615252262683402	1.5714073224095146e-07	6.368569857504923e-05	14	P29389	FTH1	Ferritin heavy chain	FRIH_CRIGR	12	69.52819403897803	1.6952819403897803	HNP-006_Cytiva_Feeds_D12	JM-05B_Cytiva_feeds_D12
1	4865	HNP-006_Cytiva_Feeds_D12 / JM-05B_Cytiva_feeds_D12	O35814;O35814	O35814	1.187008251733639	1.187008251733639	3.352733697648148e-07	9.75350270852114e-05	14	O35814	Stip1	Stress-induced-phosphoprotein 1	STIP1_RAT	2	127.68010806540303	2.2768010806540304	HNP-006_Cytiva_Feeds_D12	JM-05B_Cytiva_feeds_D12
3	7739	HNP-006_Cytiva_Feeds_D12 / JM-05B_Cytiva_feeds_D12	Q7YS54;Q7YS54	Q7YS54	1.4094242074568313	1.4094242074568313	9.759159851294869e-07	0.0001790513833458	14	Q7YS54	GSDME	Gasdermin-E	GSDME_HORSE	1	165.6311258934156	2.656311258934156	HNP-006_Cytiva_Feeds_D12	JM-05B_Cytiva_feeds_D12
4	8851	HNP-006_Cytiva_Feeds_D12 / JM-05B_Cytiva_feeds_D12	Q8CB44;Q8CB44	Q8CB44	1.6130902466763355	1.6130902466763355	1.3313077402439556e-06	0.0002136166509797	12	Q8CB44	Gramd4	GRAM domain-containing protein 4	GRAM4_MOUSE	1	205.90639071655136	3.059063907165514	HNP-006_Cytiva_Feeds_D12	JM-05B_Cytiva_feeds_D12
7	12109	HNP-006_Cytiva_Feeds_D12 / JM-05B_Cytiva_feeds_D12	P45352;P45352	P45352	0.7355444696796426	0.7355444696796426	2.734848501111664e-06	0.0003206610996722	14	P45352	Tyms	Thymidylate synthase	TYSY_RAT	9	66.50257276164278	1.6650257276164278	HNP-006_Cytiva_Feeds_D12	JM-05B_Cytiva_feeds_D12
11	20400	HNP-006_Cytiva_Feeds_D12 / JM-05B_Cytiva_feeds_D12	A5PK51;A5PK51;Q8CC86;Q8CC86	A5PK51;Q8CC86	0.8613798320103503	0.8613798320103503	9.40088408546514e-06	0.0006542961870096	14	A5PK51;Q8CC86	NAPRT;Naprt	Nicotinate phosphoribosyltransferase	PNCB_BOVIN;PNCB_MOUSE	1	81.67750920970252	1.8167750920970247	HNP-006_Cytiva_Feeds_D12	JM-05B_Cytiva_feeds_D12
12	25317	HNP-006_Cytiva_Feeds_D12 / JM-05B_Cytiva_feeds_D12	Q8VIF7;Q8VIF7	Q8VIF7	1.103019676204971	1.103019676204971	1.5962691279607098e-05	0.0008952284312556	14	Q8VIF7	Selenbp1	Methanethiol oxidase	SBP1_RAT	3	114.80382390728838	2.148038239072884	HNP-006_Cytiva_Feeds_D12	JM-05B_Cytiva_feeds_D12
18	42632	HNP-006_Cytiva_Feeds_D12 / JM-05B_Cytiva_feeds_D12	Q5RJG1;Q5RJG1;Q66H99;Q66H99	Q5RJG1;Q66H99	0.6802483888208083	0.6802483888208083	5.599093431114616e-05	0.0018647858618095	14	Q5RJG1;Q66H99	Nol10	Nucleolar protein 10	NOL10_MOUSE;NOL10_RAT	4	60.24156193453247	1.6024156193453247	HNP-006_Cytiva_Feeds_D12	JM-05B_Cytiva_feeds_D12
47	85438	HNP-006_Cytiva_Feeds_D12 / JM-05B_Cytiva_feeds_D12	P13591;P13591	P13591	1.3579028281656569	1.3579028281656569	0.000284343706202	0.0047254656509191	14	P13591	NCAM1	Neural cell adhesion molecule 1	NCAM1_HUMAN	1	156.31232049242735	2.5631232049242736	HNP-006_Cytiva_Feeds_D12	JM-05B_Cytiva_feeds_D12
48	87515	HNP-006_Cytiva_Feeds_D12 / JM-05B_Cytiva_feeds_D12	P46418;P46418	P46418	0.7383900710477975	0.7383900710477975	0.0003006216459124	0.004877361812994	14	P46418	Gsta5	Glutathione S-transferase alpha-5	GSTA5_RAT	1	66.83130995776423	1.6683130995776425	HNP-006_Cytiva_Feeds_D12	JM-05B_Cytiva_feeds_D12
64	112135	HNP-006_Cytiva_Feeds_D12 / JM-05B_Cytiva_feeds_D12	P55210;P55210;P55214;P55214;P97864;P97864	P55210;P55214;P97864	0.7174654874124112	0.7174654874124112	0.0005344985336696	0.0067679728094501	14	P55210;P55214;P97864	CASP7;CASP7;Casp7	Caspase-7	CASP7_HUMAN;CASP7_MESAU;CASP7_MOUSE	1	64.42908215609997	1.6442908215609997	HNP-006_Cytiva_Feeds_D12	JM-05B_Cytiva_feeds_D12
80	127508	HNP-006_Cytiva_Feeds_D12 / JM-05B_Cytiva_feeds_D12	P61457;P61457;P61458;P61458;P61459;P61459;Q3ZBD3;Q3ZBD3	P61457;P61458;P61459;Q3ZBD3	0.6542701839145564	0.6542701839145564	0.0007156381137128	0.007969163795481	10	P61457;P61458;P61459;Q3ZBD3	PCBD1;Pcbd1;Pcbd1;PCBD1	Pterin-4-alpha-carbinolamine dehydratase	PHS_HUMAN;PHS_MOUSE;PHS_RAT;PHS_BOVIN	1	57.38196036677235	1.5738196036677234	HNP-006_Cytiva_Feeds_D12	JM-05B_Cytiva_feeds_D12
101	156674	HNP-006_Cytiva_Feeds_D12 / JM-05B_Cytiva_feeds_D12	Q6P747;Q6P747	Q6P747	0.9006037437221219	0.9006037437221219	0.00113629645269	0.0102979100723258	10	Q6P747	Hp1bp3	Heterochromatin protein 1-binding protein 3	HP1B3_RAT	1	86.684706387051	1.86684706387051	HNP-006_Cytiva_Feeds_D12	JM-05B_Cytiva_feeds_D12
116	175715	HNP-006_Cytiva_Feeds_D12 / JM-05B_Cytiva_feeds_D12	Q8BRV5;Q8BRV5	Q8BRV5	0.6564920442453611	0.6564920442453611	0.0014636318163249	0.0118270166730376	14	Q8BRV5	Kiaa1671	Uncharacterized protein KIAA1671	K1671_MOUSE	1	57.62452731985774	1.5762452731985774	HNP-006_Cytiva_Feeds_D12	JM-05B_Cytiva_feeds_D12
119	180268	HNP-006_Cytiva_Feeds_D12 / JM-05B_Cytiva_feeds_D12	Q9D4I2;Q9D4I2	Q9D4I2	0.6670960380018552	0.6670960380018552	0.0015498025832538	0.0122070993257682	14	Q9D4I2	Mei1	Meiosis inhibitor protein 1	MEII1_MOUSE	1	58.78735606589864	1.5878735606589864	HNP-006_Cytiva_Feeds_D12	JM-05B_Cytiva_feeds_D12
147	205046	HNP-006_Cytiva_Feeds_D12 / JM-05B_Cytiva_feeds_D12	Q86UU1;Q86UU1	Q86UU1	0.744128611573898	0.744128611573898	0.0020640991728965	0.0142939623669116	14	Q86UU1	PHLDB1	Pleckstrin homology-like domain family B member 1	PHLB1_HUMAN	3	67.49622858053436	1.6749622858053437	HNP-006_Cytiva_Feeds_D12	JM-05B_Cytiva_feeds_D12
169	224585	HNP-006_Cytiva_Feeds_D12 / JM-05B_Cytiva_feeds_D12	Q5XIA8;Q5XIA8;Q91VC9;Q91VC9	Q5XIA8;Q91VC9	0.7458450788304823	0.7458450788304823	0.00252771379337	0.0159809416427492	14	Q5XIA8;Q91VC9	Ghitm	Growth hormone-inducible transmembrane protein	GHITM_RAT;GHITM_MOUSE	1	67.69562823282355	1.6769562823282356	HNP-006_Cytiva_Feeds_D12	JM-05B_Cytiva_feeds_D12
179	238677	HNP-006_Cytiva_Feeds_D12 / JM-05B_Cytiva_feeds_D12	P48771;P48771	P48771	0.7087434229891335	0.7087434229891335	0.0028820812860212	0.0171454550789674	14	P48771	Cox7a2	Cytochrome c oxidase subunit 7A2, mitochondrial	CX7A2_MOUSE	1	63.43799637910126	1.6343799637910126	HNP-006_Cytiva_Feeds_D12	JM-05B_Cytiva_feeds_D12
217	282023	HNP-006_Cytiva_Feeds_D12 / JM-05B_Cytiva_feeds_D12	P16104;P16104	P16104	0.6061510448054346	0.6061510448054346	0.0041431605897014	0.0208593905639933	14	P16104	H2AX	Histone H2AX	H2AX_HUMAN	3	52.21927404159601	1.52219274041596	HNP-006_Cytiva_Feeds_D12	JM-05B_Cytiva_feeds_D12
221	286427	HNP-006_Cytiva_Feeds_D12 / JM-05B_Cytiva_feeds_D12	P14604;P14604;Q8BH95;Q8BH95	P14604;Q8BH95	1.4485559659117504	1.4485559659117504	0.0042861406349627	0.0212475672116557	12	P14604;Q8BH95	Echs1	Enoyl-CoA hydratase, mitochondrial;Enoyl-CoA hydratase, mitochondrial	ECHM_RAT;ECHM_MOUSE	1	172.93472653166268	2.729347265316626	HNP-006_Cytiva_Feeds_D12	JM-05B_Cytiva_feeds_D12
235	297391	HNP-006_Cytiva_Feeds_D12 / JM-05B_Cytiva_feeds_D12	Q91YH6;Q91YH6	Q91YH6	0.7164896447911717	0.7164896447911717	0.0046545480010394	0.0222231378032357	10	Q91YH6	Atp6v1b1	V-type proton ATPase subunit B, kidney isoform	VATB1_MOUSE	1	64.31789951008327	1.6431789951008329	HNP-006_Cytiva_Feeds_D12	JM-05B_Cytiva_feeds_D12
245	302614	HNP-006_Cytiva_Feeds_D12 / JM-05B_Cytiva_feeds_D12	O43395;O43395;Q2KIA6;Q2KIA6;Q5R5F1;Q5R5F1;Q922U1;Q922U1	O43395;Q2KIA6;Q5R5F1;Q922U1	0.6683190887590055	0.6683190887590055	0.0048342239937863	0.0226825580284228	14	O43395;Q2KIA6;Q5R5F1;Q922U1	PRPF3;PRPF3;PRPF3;Prpf3	U4/U6 small nuclear ribonucleoprotein Prp3	PRPF3_HUMAN;PRPF3_BOVIN;PRPF3_PONAB;PRPF3_MOUSE	1	58.92202578671406	1.5892202578671406	HNP-006_Cytiva_Feeds_D12	JM-05B_Cytiva_feeds_D12
278	335966	HNP-006_Cytiva_Feeds_D12 / JM-05B_Cytiva_feeds_D12	O18839;O18839;O19182;O19182;P35561;P35561;P49656;P49656;P52185;P52185;P63252;P63252;P63253;P63253;Q64273;Q64273;Q9MYY9;Q9MYY9	O18839;O19182;P35561;P49656;P52185;P63252;P63253;Q64273;Q9MYY9	0.5864394826619334	0.5864394826619334	0.0060522682752287	0.0255781805123631	14	O18839;O19182;P35561;P49656;P52185;P63252;P63253;Q64273;Q9MYY9	KCNJ2;KCNJ2;Kcnj2;KCNJ2;KCNJ2;KCNJ2;KCNJ2;Kcnj2;KCNJ2	Inward rectifier potassium channel 2	KCNJ2_PIG;KCNJ2_BOVIN;KCNJ2_MOUSE;KCNJ2_RABIT;KCNJ2_CAVPO;KCNJ2_HUMAN;KCNJ2_MACMU;KCNJ2_RAT;KCNJ2_CANLF	1	50.15364351427159	1.5015364351427158	HNP-006_Cytiva_Feeds_D12	JM-05B_Cytiva_feeds_D12
300	359685	HNP-006_Cytiva_Feeds_D12 / JM-05B_Cytiva_feeds_D12	Q08863;Q08863	Q08863	0.6484338361034925	0.6484338361034925	0.0070127491419293	0.0276834652674393	14	Q08863		Glutathione S-transferase alpha I	GSTA1_RABIT	1	56.7465659194091	1.567465659194091	HNP-006_Cytiva_Feeds_D12	JM-05B_Cytiva_feeds_D12
321	386417	HNP-006_Cytiva_Feeds_D12 / JM-05B_Cytiva_feeds_D12	Q6N069;Q6N069	Q6N069	1.0247013623939285	1.0247013623939285	0.0081647524337681	0.0300016003255836	12	Q6N069	NAA16	N-alpha-acetyltransferase 16, NatA auxiliary subunit	NAA16_HUMAN	1	103.45381915849076	2.0345381915849075	HNP-006_Cytiva_Feeds_D12	JM-05B_Cytiva_feeds_D12
335	397802	HNP-006_Cytiva_Feeds_D12 / JM-05B_Cytiva_feeds_D12	A6H793;A6H793	A6H793	0.7338561667558052	0.7338561667558052	0.0086877535036721	0.0310095520013802	12	A6H793	LRRC3	Leucine-rich repeat-containing protein 3	LRRC3_BOVIN	1	66.30783835481289	1.6630783835481289	HNP-006_Cytiva_Feeds_D12	JM-05B_Cytiva_feeds_D12
336	397925	HNP-006_Cytiva_Feeds_D12 / JM-05B_Cytiva_feeds_D12	P62285;P62285;P62295;P62295;P62297;P62297	P62285;P62295;P62297	0.731772823313054	0.731772823313054	0.0086944695562945	0.0310240807373615	14	P62285;P62295;P62297	ASPM	Abnormal spindle-like microcephaly-associated protein homolog (Fragment)	ASPM_BOVIN;ASPM_SAGLB;ASPM_SHEEP	1	66.06785257255613	1.6606785257255614	HNP-006_Cytiva_Feeds_D12	JM-05B_Cytiva_feeds_D12
345	404609	HNP-006_Cytiva_Feeds_D12 / JM-05B_Cytiva_feeds_D12	Q1RMM1;Q1RMM1	Q1RMM1	0.7098038459426826	0.7098038459426826	0.0090122415489421	0.0316271302760386	14	Q1RMM1	ZC3H15	Zinc finger CCCH domain-containing protein 15	ZC3HF_BOVIN	1	63.5581722366052	1.635581722366052	HNP-006_Cytiva_Feeds_D12	JM-05B_Cytiva_feeds_D12
346	405808	HNP-006_Cytiva_Feeds_D12 / JM-05B_Cytiva_feeds_D12	O08739;O08739;Q01432;Q01432	O08739;Q01432	0.70233502592787	0.70233502592787	0.0090705746279357	0.0317367990222734	14	O08739;Q01432	Ampd3;AMPD3	AMP deaminase 3	AMPD3_MOUSE;AMPD3_HUMAN	1	62.713620967032455	1.6271362096703246	HNP-006_Cytiva_Feeds_D12	JM-05B_Cytiva_feeds_D12
347	407420	HNP-006_Cytiva_Feeds_D12 / JM-05B_Cytiva_feeds_D12	D3YXS5;D3YXS5	D3YXS5	0.8776860164245718	0.8776860164245718	0.009151418155621	0.0318934967425094	14	D3YXS5	Kif28p	Kinesin-like protein KIF28	KIF28_MOUSE	1	83.74258319058715	1.837425831905872	HNP-006_Cytiva_Feeds_D12	JM-05B_Cytiva_feeds_D12
417	474472	HNP-006_Cytiva_Feeds_D12 / JM-05B_Cytiva_feeds_D12	Q8BPM2;Q8BPM2;Q9Y4K4;Q9Y4K4	Q8BPM2;Q9Y4K4	0.7436269210731941	0.7436269210731941	0.012677812479181	0.0379393571047546	10	Q8BPM2;Q9Y4K4	Map4k5;MAP4K5	Mitogen-activated protein kinase kinase kinase kinase 5	M4K5_MOUSE;M4K5_HUMAN	1	67.43799267110553	1.6743799267110553	HNP-006_Cytiva_Feeds_D12	JM-05B_Cytiva_feeds_D12
425	483862	HNP-006_Cytiva_Feeds_D12 / JM-05B_Cytiva_feeds_D12	Q9EQR2;Q9EQR2	Q9EQR2	1.3161030477197595	1.3161030477197595	0.013226000313239	0.0388120862728415	14	Q9EQR2	Agps	Alkyldihydroxyacetonephosphate synthase, peroxisomal	ADAS_RAT	1	148.99263129682873	2.489926312968288	HNP-006_Cytiva_Feeds_D12	JM-05B_Cytiva_feeds_D12
434	494116	HNP-006_Cytiva_Feeds_D12 / JM-05B_Cytiva_feeds_D12	P00130;P00130;Q8R1I1;Q8R1I1;Q9UDW1;Q9UDW1	P00130;Q8R1I1;Q9UDW1	0.6296007271267695	0.6296007271267695	0.0138359377078639	0.0397584017799558	14	P00130;Q8R1I1;Q9UDW1	UQCR10;Uqcr10;UQCR10	Cytochrome b-c1 complex subunit 9	QCR9_BOVIN;QCR9_MOUSE;QCR9_HUMAN	1	54.71367566604821	1.547136756660482	HNP-006_Cytiva_Feeds_D12	JM-05B_Cytiva_feeds_D12
460	523091	HNP-006_Cytiva_Feeds_D12 / JM-05B_Cytiva_feeds_D12	Q91Z53;Q91Z53	Q91Z53	0.8374586378292491	0.8374586378292491	0.0156583293912289	0.0425035527561255	12	Q91Z53	Grhpr	Glyoxylate reductase/hydroxypyruvate reductase	GRHPR_MOUSE	1	78.68996761144653	1.786899676114465	HNP-006_Cytiva_Feeds_D12	JM-05B_Cytiva_feeds_D12
498	557673	HNP-006_Cytiva_Feeds_D12 / JM-05B_Cytiva_feeds_D12	Q3ZCL8;Q3ZCL8;Q5RC61;Q5RC61;Q9H299;Q9H299	Q3ZCL8;Q5RC61;Q9H299	0.8148346434298356	0.8148346434298356	0.0179843761972504	0.0457902242393539	12	Q3ZCL8;Q5RC61;Q9H299	SH3BGRL3	SH3 domain-binding glutamic acid-rich-like protein 3	SH3L3_BOVIN;SH3L3_PONAB;SH3L3_HUMAN	1	75.90965189085561	1.759096518908556	HNP-006_Cytiva_Feeds_D12	JM-05B_Cytiva_feeds_D12
513	568604	HNP-006_Cytiva_Feeds_D12 / JM-05B_Cytiva_feeds_D12	P86410;P86410;Q8BQZ4;Q8BQZ4	P86410;Q8BQZ4	0.7564644555874681	0.7564644555874681	0.0187533351546225	0.0468300895689946	12	P86410;Q8BQZ4	Ralgapb	Ral GTPase-activating protein subunit beta	RLGPB_RAT;RLGPB_MOUSE	1	68.93455485979563	1.6893455485979565	HNP-006_Cytiva_Feeds_D12	JM-05B_Cytiva_feeds_D12
