## Supplementary material for "Fatty Acid β-oxidation and Ferroptosis Define a Survival-Productivity Trade Off in CHO fed-Batch Bioreactors": JM-05B_Cytiva_feeds_D14_vs_HNP-006_Cytiva_Feeds_D14_DOWNREGULATED.tsv

	Unnamed: 0	Comparison (group1/group2)	Group	ProteinGroups	AVG Log2 Ratio	Absolute AVG Log2 Ratio	Pvalue	Qvalue	# of Ratios	UniProtIds	Genes	ProteinDescriptions	ProteinNames	# Unique Total Peptides	% Change	Ratio	Condition Numerator	Condition Denominator	GO Cellular Component	GO Molecular Function	GO Biological Process
0	48838	HNP-006_Cytiva_Feeds_D14 / JM-05B_Cytiva_feeds_D14	MAB_HC;P0DOX5;P0DOX5	MAB_HC;P0DOX5	-1.0817528383010486	1.0817528383010486	7.723049450360476e-05	0.002245309855548	14	MAB_HC;P0DOX5		mAb 4 Heavy Chain.;Immunoglobulin gamma-1 heavy chain	FUJI_HC;IGG1_HUMAN	1	-52.75455458043048	0.4724544541956951	HNP-006_Cytiva_Feeds_D14	JM-05B_Cytiva_feeds_D14
2	117955	HNP-006_Cytiva_Feeds_D14 / JM-05B_Cytiva_feeds_D14	Q3T0T5;Q3T0T5	Q3T0T5	-1.314273819625461	1.314273819625461	0.0006000903998652	0.0072236469746865	14	Q3T0T5	JPT1	Jupiter microtubule associated homolog 1	JUPI1_BOVIN	2	-59.78721445541988	0.4021278554458011	HNP-006_Cytiva_Feeds_D14	JM-05B_Cytiva_feeds_D14
3	152666	HNP-006_Cytiva_Feeds_D14 / JM-05B_Cytiva_feeds_D14	Q01992;Q01992	Q01992	-2.8225940126120035	2.8225940126120035	0.001072276507844	0.0099727266456588	12	Q01992	Mipep	Mitochondrial intermediate peptidase	MIPEP_RAT	1	-85.86439058269788	0.1413560941730212	HNP-006_Cytiva_Feeds_D14	JM-05B_Cytiva_feeds_D14
6	164499	HNP-006_Cytiva_Feeds_D14 / JM-05B_Cytiva_feeds_D14	P83870;P83870;P83871;P83871;Q7RTV0;Q7RTV0	P83870;P83871;Q7RTV0	-1.4056177914234191	1.4056177914234191	0.0012637253921714	0.0109079705586227	14	P83870;P83871;Q7RTV0	Phf5a;Phf5a;PHF5A	PHD finger-like domain-containing protein 5A	PHF5A_MOUSE;PHF5A_RAT;PHF5A_HUMAN	3	-62.25435227792011	0.3774564772207989	HNP-006_Cytiva_Feeds_D14	JM-05B_Cytiva_feeds_D14
12	198694	HNP-006_Cytiva_Feeds_D14 / JM-05B_Cytiva_feeds_D14	Q5U216;Q5U216	Q5U216	-1.3985464178400535	1.3985464178400535	0.0019259818269786	0.0137632942155733	14	Q5U216	Ddx39a	ATP-dependent RNA helicase DDX39A	DX39A_RAT	6	-62.06888772895247	0.3793111227104752	HNP-006_Cytiva_Feeds_D14	JM-05B_Cytiva_feeds_D14
17	257519	HNP-006_Cytiva_Feeds_D14 / JM-05B_Cytiva_feeds_D14	D3ZTX0;D3ZTX0;Q9Y3B3;Q9Y3B3	D3ZTX0;Q9Y3B3	-1.0918784259455814	1.0918784259455814	0.0033971302638919	0.0187307146176526	14	D3ZTX0;Q9Y3B3	Tmed7;TMED7	Transmembrane emp24 domain-containing protein 7	TMED7_RAT;TMED7_HUMAN	2	-53.08498687375973	0.4691501312624027	HNP-006_Cytiva_Feeds_D14	JM-05B_Cytiva_feeds_D14
18	307201	HNP-006_Cytiva_Feeds_D14 / JM-05B_Cytiva_feeds_D14	Q07891;Q07891	Q07891	-1.17707625306885	1.17707625306885	0.0049934647640509	0.0230799624727262	14	Q07891	TFRC	Transferrin receptor protein 1	TFR1_CRIGR	21	-55.77531577317818	0.4422468422682181	HNP-006_Cytiva_Feeds_D14	JM-05B_Cytiva_feeds_D14
24	333787	HNP-006_Cytiva_Feeds_D14 / JM-05B_Cytiva_feeds_D14	Q13445;Q13445;Q3V009;Q3V009;Q5BK85;Q5BK85;Q5R7E6;Q5R7E6	Q13445;Q3V009;Q5BK85;Q5R7E6	-1.0728899074897755	1.0728899074897755	0.0059678304393348	0.0253864899350766	14	Q13445;Q3V009;Q5BK85;Q5R7E6	TMED1;Tmed1;Tmed1;TMED1	Transmembrane emp24 domain-containing protein 1	TMED1_HUMAN;TMED1_MOUSE;TMED1_RAT;TMED1_PONAB	2	-52.46341754542555	0.4753658245457445	HNP-006_Cytiva_Feeds_D14	JM-05B_Cytiva_feeds_D14
27	341110	HNP-006_Cytiva_Feeds_D14 / JM-05B_Cytiva_feeds_D14	Q62283;Q62283	Q62283	-1.3711735658296176	1.3711735658296176	0.0062560891289179	0.02604140130917	12	Q62283	Tspan7	Tetraspanin-7	TSN7_MOUSE	1	-61.34233418187328	0.3865766581812672	HNP-006_Cytiva_Feeds_D14	JM-05B_Cytiva_feeds_D14
31	348018	HNP-006_Cytiva_Feeds_D14 / JM-05B_Cytiva_feeds_D14	P70122;P70122;Q3SWZ6;Q3SWZ6;Q5RAZ2;Q5RAZ2;Q5RK30;Q5RK30;Q9Y3A5;Q9Y3A5	P70122;Q3SWZ6;Q5RAZ2;Q5RK30;Q9Y3A5	-0.778099941919132	0.778099941919132	0.0065257936810433	0.0266250281828558	14	P70122;Q3SWZ6;Q5RAZ2;Q5RK30;Q9Y3A5	Sbds;SBDS;SBDS;Sbds;SBDS	Ribosome maturation protein SBDS	SBDS_MOUSE;SBDS_BOVIN;SBDS_PONAB;SBDS_RAT;SBDS_HUMAN	2	-41.68657128175557	0.5831342871824443	HNP-006_Cytiva_Feeds_D14	JM-05B_Cytiva_feeds_D14
33	350761	HNP-006_Cytiva_Feeds_D14 / JM-05B_Cytiva_feeds_D14	Q01750;Q01750;Q8R0A0;Q8R0A0	Q01750;Q8R0A0	-0.7581200250852888	0.7581200250852888	0.0066358870551014	0.0268622702657577	14	Q01750;Q8R0A0	Gtf2f2	General transcription factor IIF subunit 2	T2FB_RAT;T2FB_MOUSE	5	-40.87336923538968	0.5912663076461032	HNP-006_Cytiva_Feeds_D14	JM-05B_Cytiva_feeds_D14
35	366587	HNP-006_Cytiva_Feeds_D14 / JM-05B_Cytiva_feeds_D14	Q2NL37;Q2NL37	Q2NL37	-1.0739467214477691	1.0739467214477691	0.0073000103376639	0.0282748989424035	12	Q2NL37	BCCIP	BRCA2 and CDKN1A-interacting protein	BCCIP_BOVIN	2	-52.498226653940186	0.4750177334605981	HNP-006_Cytiva_Feeds_D14	JM-05B_Cytiva_feeds_D14
41	408541	HNP-006_Cytiva_Feeds_D14 / JM-05B_Cytiva_feeds_D14	Q3T083;Q3T083;Q9HCN8;Q9HCN8	Q3T083;Q9HCN8	-1.786349325405722	1.786349325405722	0.0092040140749814	0.0319887378032629	14	Q3T083;Q9HCN8	SDF2L1	Stromal cell-derived factor 2-like protein 1	SDF2L_BOVIN;SDF2L_HUMAN	1	-71.00952906364412	0.2899047093635588	HNP-006_Cytiva_Feeds_D14	JM-05B_Cytiva_feeds_D14
44	420442	HNP-006_Cytiva_Feeds_D14 / JM-05B_Cytiva_feeds_D14	Q61103;Q61103;Q92785;Q92785	Q61103;Q92785	-1.0183122062519614	1.0183122062519614	0.0097849476824254	0.0330450537986669	14	Q61103;Q92785	Dpf2;DPF2	Zinc finger protein ubi-d4	REQU_MOUSE;REQU_HUMAN	3	-50.63064185401298	0.4936935814598702	HNP-006_Cytiva_Feeds_D14	JM-05B_Cytiva_feeds_D14
46	438364	HNP-006_Cytiva_Feeds_D14 / JM-05B_Cytiva_feeds_D14	Q95K79;Q95K79;Q96BT7;Q96BT7	Q95K79;Q96BT7	-1.58612113078382	1.58612113078382	0.0107020104353706	0.0346646361209538	12	Q95K79;Q96BT7	ALKBH8	Alkylated DNA repair protein alkB homolog 8	ALKB8_MACFA;ALKB8_HUMAN	1	-66.6934259587274	0.333065740412726	HNP-006_Cytiva_Feeds_D14	JM-05B_Cytiva_feeds_D14
48	457213	HNP-006_Cytiva_Feeds_D14 / JM-05B_Cytiva_feeds_D14	Q3T0P6;Q3T0P6	Q3T0P6	-0.9670829159902898	0.9670829159902898	0.0117051722358178	0.0363510588748926	14	Q3T0P6	PGK1	Phosphoglycerate kinase 1	PGK1_BOVIN	1	-48.84606656700782	0.5115393343299218	HNP-006_Cytiva_Feeds_D14	JM-05B_Cytiva_feeds_D14
49	467513	HNP-006_Cytiva_Feeds_D14 / JM-05B_Cytiva_feeds_D14	Q9WTV5;Q9WTV5	Q9WTV5	-0.6785346769937728	0.6785346769937728	0.0122810220102284	0.0372990857419617	14	Q9WTV5	Psmd9	26S proteasome non-ATPase regulatory subunit 9	PSMD9_RAT	3	-37.5200448489855	0.624799551510145	HNP-006_Cytiva_Feeds_D14	JM-05B_Cytiva_feeds_D14
50	470349	HNP-006_Cytiva_Feeds_D14 / JM-05B_Cytiva_feeds_D14	Q9D1H7;Q9D1H7	Q9D1H7	-1.052912303346944	1.052912303346944	0.012443457478564	0.037564422047032	14	Q9D1H7	Get4	Golgi to ER traffic protein 4 homolog	GET4_MOUSE	2	-51.8005798189078	0.481994201810922	HNP-006_Cytiva_Feeds_D14	JM-05B_Cytiva_feeds_D14
56	489689	HNP-006_Cytiva_Feeds_D14 / JM-05B_Cytiva_feeds_D14	P35269;P35269;Q3THK3;Q3THK3;Q5EA53;Q5EA53;Q6AY96;Q6AY96	P35269;Q3THK3;Q5EA53;Q6AY96	-0.7326182150382491	0.7326182150382491	0.0135787601366115	0.0393726145423133	12	P35269;Q3THK3;Q5EA53;Q6AY96	GTF2F1;Gtf2f1;GTF2F1;Gtf2f1	General transcription factor IIF subunit 1	T2FA_HUMAN;T2FA_MOUSE;T2FA_BOVIN;T2FA_RAT	2	-39.818924898433686	0.6018107510156632	HNP-006_Cytiva_Feeds_D14	JM-05B_Cytiva_feeds_D14
57	489741	HNP-006_Cytiva_Feeds_D14 / JM-05B_Cytiva_feeds_D14	P62891;P62891;P62892;P62892;P62893;P62893;Q3T051;Q3T051;Q59GN2;Q59GN2	P62891;P62892;P62893;Q3T051;Q59GN2	-0.7580596172979773	0.7580596172979773	0.0135810645093492	0.0393751150288641	14	P62891;P62892;P62893;Q3T051;Q59GN2	RPL39;Rpl39;Rpl39;RPL39;RPL39P5	Large ribosomal subunit protein eL39;Large ribosomal subunit protein eL39;Large ribosomal subunit protein eL39;Large ribosomal subunit protein eL39;Putative ribosomal protein eL39-like 5	RL39_HUMAN;RL39_MOUSE;RL39_RAT;RL39_BOVIN;R39L5_HUMAN	1	-40.87089346357937	0.5912910653642063	HNP-006_Cytiva_Feeds_D14	JM-05B_Cytiva_feeds_D14
58	502818	HNP-006_Cytiva_Feeds_D14 / JM-05B_Cytiva_feeds_D14	Q3SYU1;Q3SYU1;Q9WV70;Q9WV70;Q9Y3T9;Q9Y3T9	Q3SYU1;Q9WV70;Q9Y3T9	-0.7588574163786331	0.7588574163786331	0.0143797476701017	0.0406066098482399	12	Q3SYU1;Q9WV70;Q9Y3T9	NOC2L;Noc2l;NOC2L	Nucleolar complex protein 2 homolog	NOC2L_BOVIN;NOC2L_MOUSE;NOC2L_HUMAN	1	-40.90358235812141	0.5909641764187858	HNP-006_Cytiva_Feeds_D14	JM-05B_Cytiva_feeds_D14
59	504912	HNP-006_Cytiva_Feeds_D14 / JM-05B_Cytiva_feeds_D14	E9QAM5;E9QAM5	E9QAM5	-1.0355763731313348	1.0355763731313348	0.0145092197482145	0.0408023007964744	5	E9QAM5	Helz2	Helicase with zinc finger domain 2	HELZ2_MOUSE	1	-51.21790485840532	0.4878209514159468	HNP-006_Cytiva_Feeds_D14	JM-05B_Cytiva_feeds_D14
60	509978	HNP-006_Cytiva_Feeds_D14 / JM-05B_Cytiva_feeds_D14	Q8BXA5;Q8BXA5	Q8BXA5	-0.9711580628591784	0.9711580628591784	0.0148205334033467	0.0412637495629138	12	Q8BXA5	Clptm1l	Lipid scramblase CLPTM1L	CLP1L_MOUSE	2	-48.99035600242638	0.5100964399757362	HNP-006_Cytiva_Feeds_D14	JM-05B_Cytiva_feeds_D14
62	520807	HNP-006_Cytiva_Feeds_D14 / JM-05B_Cytiva_feeds_D14	Q0VCR7;Q0VCR7	Q0VCR7	-0.6701686002853237	0.6701686002853237	0.0155106705715941	0.0422873114915004	14	Q0VCR7	MTHFD1L	Monofunctional C1-tetrahydrofolate synthase, mitochondrial	C1TM_BOVIN	1	-37.156675876348174	0.6284332412365182	HNP-006_Cytiva_Feeds_D14	JM-05B_Cytiva_feeds_D14
63	526720	HNP-006_Cytiva_Feeds_D14 / JM-05B_Cytiva_feeds_D14	Q3U962;Q3U962	Q3U962	-1.371384611838515	1.371384611838515	0.0159005601468803	0.0428635476616414	14	Q3U962	Col5a2	Collagen alpha-2(V) chain	CO5A2_MOUSE	1	-61.34798884148032	0.3865201115851968	HNP-006_Cytiva_Feeds_D14	JM-05B_Cytiva_feeds_D14
67	547927	HNP-006_Cytiva_Feeds_D14 / JM-05B_Cytiva_feeds_D14	P0C7N9;P0C7N9	P0C7N9	-0.6133487046391257	0.6133487046391257	0.0173153086367936	0.0448708080309202	14	P0C7N9	Psmg4	Proteasome assembly chaperone 4	PSMG4_MOUSE	2	-34.63223410951778	0.6536776589048222	HNP-006_Cytiva_Feeds_D14	JM-05B_Cytiva_feeds_D14
72	562143	HNP-006_Cytiva_Feeds_D14 / JM-05B_Cytiva_feeds_D14	P42566;P42566;P42567;P42567	P42566;P42567	-1.437788150750237	1.437788150750237	0.0182962307589217	0.0462136887583116	14	P42566;P42567	EPS15;Eps15	Epidermal growth factor receptor substrate 15	EPS15_HUMAN;EPS15_MOUSE	3	-63.086719809781535	0.3691328019021846	HNP-006_Cytiva_Feeds_D14	JM-05B_Cytiva_feeds_D14
74	567461	HNP-006_Cytiva_Feeds_D14 / JM-05B_Cytiva_feeds_D14	Q9DCU9;Q9DCU9	Q9DCU9	-0.742962910067308	0.742962910067308	0.0186710883899512	0.046718619154613	14	Q9DCU9	Hoga1	4-hydroxy-2-oxoglutarate aldolase, mitochondrial	HOGA1_MOUSE	2	-40.24890364898006	0.5975109635101994	HNP-006_Cytiva_Feeds_D14	JM-05B_Cytiva_feeds_D14
