## Supplementary material for "Fatty Acid β-oxidation and Ferroptosis Define a Survival-Productivity Trade Off in CHO fed-Batch Bioreactors": JM-05B_Cytiva_feeds_D14_vs_HNP-006_Cytiva_Feeds_D14_UPREGULATED.tsv

	Unnamed: 0	Comparison (group1/group2)	Group	ProteinGroups	AVG Log2 Ratio	Absolute AVG Log2 Ratio	Pvalue	Qvalue	# of Ratios	UniProtIds	Genes	ProteinDescriptions	ProteinNames	# Unique Total Peptides	% Change	Ratio	Condition Numerator	Condition Denominator	GO Cellular Component	GO Molecular Function	GO Biological Process
1	115608	HNP-006_Cytiva_Feeds_D14 / JM-05B_Cytiva_feeds_D14	P05982;P05982	P05982	0.877401612282855	0.877401612282855	0.0005731425229255	0.0070392782743297	12	P05982	Nqo1	NAD(P)H dehydrogenase [quinone] 1	NQO1_RAT	1	83.70636486329145	1.8370636486329144	HNP-006_Cytiva_Feeds_D14	JM-05B_Cytiva_feeds_D14
11	194760	HNP-006_Cytiva_Feeds_D14 / JM-05B_Cytiva_feeds_D14	P79342;P79342;Q99584;Q99584	P79342;Q99584	0.6426675379048388	0.6426675379048388	0.001842163036172	0.0134302227383031	14	P79342;Q99584	S100A13	Protein S100-A13	S10AD_BOVIN;S10AD_HUMAN	1	56.12131697327174	1.5612131697327174	HNP-006_Cytiva_Feeds_D14	JM-05B_Cytiva_feeds_D14
14	207504	HNP-006_Cytiva_Feeds_D14 / JM-05B_Cytiva_feeds_D14	A1XQT2;A1XQT2;P04038;P04038;P09669;P09669;P11950;P11950;P11951;P11951;Q0Q4Z0;Q0Q4Z0;Q7YRJ8;Q7YRJ8;Q7YRK1;Q7YRK1;Q7YRK2;Q7YRK2;Q7YRK3;Q7YRK3;Q7YRK7;Q7YRK7	A1XQT2;P04038;P09669;P11950;P11951;Q0Q4Z0;Q7YRJ8;Q7YRK1;Q7YRK2;Q7YRK3;Q7YRK7	0.7527815039960459	0.7527815039960459	0.0021206801237535	0.0145112140254809	14	A1XQT2;P04038;P09669;P11950;P11951;Q0Q4Z0;Q7YRJ8;Q7YRK1;Q7YRK2;Q7YRK3;Q7YRK7	COX6C;COX6C;COX6C;Cox6c1;Cox6c2;COX6C;COX6C;COX6C;COX6C;COX6C;COX6C	Cytochrome c oxidase subunit 6C;Cytochrome c oxidase subunit 6C;Cytochrome c oxidase subunit 6C;Cytochrome c oxidase subunit 6C-1;Cytochrome c oxidase subunit 6C-2;Cytochrome c oxidase subunit 6C;Cytochrome c oxidase subunit 6C;Cytochrome c oxidase subunit 6C;Cytochrome c oxidase subunit 6C;Cytochrome c oxidase subunit 6C;Cytochrome c oxidase subunit 6C	COX6C_PIG;COX6C_BOVIN;COX6C_HUMAN;CX6C1_RAT;CX6C2_RAT;COX6C_VICPA;COX6C_NYCCO;COX6C_TRACR;COX6C_MACSL;COX6C_PONPY;COX6C_CARSF	1	68.50384407954112	1.685038440795411	HNP-006_Cytiva_Feeds_D14	JM-05B_Cytiva_feeds_D14
20	315754	HNP-006_Cytiva_Feeds_D14 / JM-05B_Cytiva_feeds_D14	Q8VCY6;Q8VCY6;Q9NYH9;Q9NYH9	Q8VCY6;Q9NYH9	0.9739767440843412	0.9739767440843412	0.0052923274417643	0.0237987210017458	10	Q8VCY6;Q9NYH9	Utp6;UTP6	U3 small nucleolar RNA-associated protein 6 homolog	UTP6_MOUSE;UTP6_HUMAN	1	96.42475270485645	1.9642475270485644	HNP-006_Cytiva_Feeds_D14	JM-05B_Cytiva_feeds_D14
34	364279	HNP-006_Cytiva_Feeds_D14 / JM-05B_Cytiva_feeds_D14	P46418;P46418	P46418	0.5953733323130388	0.5953733323130388	0.0072022977656702	0.028073134800604	14	P46418	Gsta5	Glutathione S-transferase alpha-5	GSTA5_RAT	1	51.08635075365764	1.5108635075365764	HNP-006_Cytiva_Feeds_D14	JM-05B_Cytiva_feeds_D14
54	484868	HNP-006_Cytiva_Feeds_D14 / JM-05B_Cytiva_feeds_D14	P29389;P29389	P29389	0.885356704879686	0.885356704879686	0.0132893726129943	0.0389168076211213	14	P29389	FTH1	Ferritin heavy chain	FRIH_CRIGR	12	84.72212885837003	1.8472212885837005	HNP-006_Cytiva_Feeds_D14	JM-05B_Cytiva_feeds_D14
55	488125	HNP-006_Cytiva_Feeds_D14 / JM-05B_Cytiva_feeds_D14	P13591;P13591	P13591	0.666775360007614	0.666775360007614	0.0134852074925331	0.039226715892038	14	P13591	NCAM1	Neural cell adhesion molecule 1	NCAM1_HUMAN	1	58.75206520351957	1.5875206520351957	HNP-006_Cytiva_Feeds_D14	JM-05B_Cytiva_feeds_D14
61	513768	HNP-006_Cytiva_Feeds_D14 / JM-05B_Cytiva_feeds_D14	Q91WJ8;Q91WJ8	Q91WJ8	1.0927118451358675	1.0927118451358675	0.0150588330456661	0.0416179603827481	10	Q91WJ8	Fubp1	Far upstream element-binding protein 1	FUBP1_MOUSE	1	113.2745537894369	2.132745537894369	HNP-006_Cytiva_Feeds_D14	JM-05B_Cytiva_feeds_D14
