## Supplementary material for "Fatty Acid β-oxidation and Ferroptosis Define a Survival-Productivity Trade Off in CHO fed-Batch Bioreactors": JM-05B_Cytiva_feeds_D05_vs_Intensified_Fed-batch_D05_DOWNREGULATED.tsv

	Unnamed: 0	Comparison (group1/group2)	Group	ProteinGroups	AVG Log2 Ratio	Absolute AVG Log2 Ratio	Pvalue	Qvalue	# of Ratios	UniProtIds	Genes	ProteinDescriptions	ProteinNames	# Unique Total Peptides	% Change	Ratio	Condition Numerator	Condition Denominator	GO Cellular Component	GO Molecular Function	GO Biological Process
1	3730	Intensified_Fed-batch_D05 / JM-05B_Cytiva_feeds_D05	A1A4R1;A1A4R1;P02262;P02262;P0C0S8;P0C0S8;P0C0S9;P0C0S9;P0CC09;P0CC09;P20671;P20671;Q16777;Q16777;Q3ZBX9;Q3ZBX9;Q4R3X5;Q4R3X5;Q64523;Q64523;Q6FI13;Q6FI13;Q6GSS7;Q6GSS7;Q96KK5;Q96KK5;Q99878;Q99878;Q9BTM1;Q9BTM1	A1A4R1;P02262;P0C0S8;P0C0S9;P0CC09;P20671;Q16777;Q3ZBX9;Q4R3X5;Q64523;Q6FI13;Q6GSS7;Q96KK5;Q99878;Q9BTM1	-0.8005606715690108	0.8005606715690108	1.79512217072831e-07	6.82799458872967e-05	16	A1A4R1;P02262;P0C0S8;P0C0S9;P0CC09;P20671;Q16777;Q3ZBX9;Q4R3X5;Q64523;Q6FI13;Q6GSS7;Q96KK5;Q99878;Q9BTM1	H2AC20;;H2AC11;;H2ac18;H2AC7;H2AC20;H2AJ;H2AJ;H2ac20;H2AC18;Hist2h2aa1;H2AC12;H2AC14;H2AJ	Histone H2A type 2-C;Histone H2A type 1;Histone H2A type 1;Histone H2A type 1;Histone H2A type 2-A;Histone H2A type 1-D;Histone H2A type 2-C;Histone H2A.J;Histone H2A.J;Histone H2A type 2-C;Histone H2A type 2-A;Histone H2A type 2-A;Histone H2A type 1-H;Histone H2A type 1-J;Histone H2A.J	H2A2C_BOVIN;H2A1_RAT;H2A1_HUMAN;H2A1_BOVIN;H2A2A_RAT;H2A1D_HUMAN;H2A2C_HUMAN;H2AJ_BOVIN;H2AJ_MACFA;H2A2C_MOUSE;H2A2A_HUMAN;H2A2A_MOUSE;H2A1H_HUMAN;H2A1J_HUMAN;H2AJ_HUMAN	1	-42.58739872592889	0.5741260127407111	Intensified_Fed-batch_D05	JM-05B_Cytiva_feeds_D05
2	8052	Intensified_Fed-batch_D05 / JM-05B_Cytiva_feeds_D05	P43247;P43247	P43247	-0.9597394828444068	0.9597394828444068	1.0687934170337657e-06	0.0001884487315608	15	P43247	Msh2	DNA mismatch repair protein Msh2	MSH2_MOUSE	1	-48.585025157287696	0.514149748427123	Intensified_Fed-batch_D05	JM-05B_Cytiva_feeds_D05
7	19929	Intensified_Fed-batch_D05 / JM-05B_Cytiva_feeds_D05	A5PK21;A5PK21;Q7TS74;Q7TS74;Q8IYA6;Q8IYA6	A5PK21;Q7TS74;Q8IYA6	-0.916895221139804	0.916895221139804	8.90407935621996e-06	0.0006343881050419	14	A5PK21;Q7TS74;Q8IYA6	CKAP2L;Ckap2l;CKAP2L	Cytoskeleton-associated protein 2-like	CKP2L_BOVIN;CKP2L_MOUSE;CKP2L_HUMAN	1	-47.03523672454227	0.5296476327545773	Intensified_Fed-batch_D05	JM-05B_Cytiva_feeds_D05
9	21069	Intensified_Fed-batch_D05 / JM-05B_Cytiva_feeds_D05	Q60561;Q60561	Q60561	-1.423242489251087	1.423242489251087	1.013930279861572e-05	0.0006832158750256	14	Q60561	RRM2	Ribonucleoside-diphosphate reductase subunit M2	RIR2_MESAU	4	-62.71266714197339	0.3728733285802661	Intensified_Fed-batch_D05	JM-05B_Cytiva_feeds_D05
10	25812	Intensified_Fed-batch_D05 / JM-05B_Cytiva_feeds_D05	O35621;O35621	O35621	-2.3127561208997203	2.3127561208997203	1.6739825878180277e-05	0.0009208094725268	12	O35621	Pmm1	Phosphomannomutase 1	PMM1_MOUSE	1	-79.87244440229966	0.2012755559770034	Intensified_Fed-batch_D05	JM-05B_Cytiva_feeds_D05
15	36256	Intensified_Fed-batch_D05 / JM-05B_Cytiva_feeds_D05	Q62356;Q62356	Q62356	-1.2757836765655908	1.2757836765655908	3.816330460122978e-05	0.0014945905109342	16	Q62356	Fstl1	Follistatin-related protein 1	FSTL1_MOUSE	4	-58.69992451983364	0.4130007548016637	Intensified_Fed-batch_D05	JM-05B_Cytiva_feeds_D05
22	51144	Intensified_Fed-batch_D05 / JM-05B_Cytiva_feeds_D05	P52292;P52292	P52292	-1.4582646879090164	1.4582646879090164	8.599893085028651e-05	0.0023875199905457	16	P52292	KPNA2	Importin subunit alpha-1	IMA1_HUMAN	1	-63.60693883798431	0.3639306116201569	Intensified_Fed-batch_D05	JM-05B_Cytiva_feeds_D05
23	51726	Intensified_Fed-batch_D05 / JM-05B_Cytiva_feeds_D05	P61024;P61024;P61025;P61025;Q0P5A5;Q0P5A5	P61024;P61025;Q0P5A5	-1.0093358757265332	1.0093358757265332	8.82331709353438e-05	0.0024219070661198	16	P61024;P61025;Q0P5A5	CKS1B;Cks1b;CKS1B	Cyclin-dependent kinases regulatory subunit 1	CKS1_HUMAN;CKS1_MOUSE;CKS1_BOVIN	2	-50.32251216142769	0.496774878385723	Intensified_Fed-batch_D05	JM-05B_Cytiva_feeds_D05
27	61202	Intensified_Fed-batch_D05 / JM-05B_Cytiva_feeds_D05	Q96SK2;Q96SK2	Q96SK2	-1.936053365030843	1.936053365030843	0.0001311082331499	0.0030416978377223	16	Q96SK2	TMEM209	Transmembrane protein 209	TM209_HUMAN	2	-73.86696416905825	0.2613303583094175	Intensified_Fed-batch_D05	JM-05B_Cytiva_feeds_D05
29	63861	Intensified_Fed-batch_D05 / JM-05B_Cytiva_feeds_D05	P37913;P37913	P37913	-1.362479596238948	1.362479596238948	0.0001446116010629	0.0032153188135471	16	P37913	Lig1	DNA ligase 1	DNLI1_MOUSE	7	-61.10867199594796	0.3889132800405204	Intensified_Fed-batch_D05	JM-05B_Cytiva_feeds_D05
32	70770	Intensified_Fed-batch_D05 / JM-05B_Cytiva_feeds_D05	Q8R3P2;Q8R3P2	Q8R3P2	-0.8272422510321822	0.8272422510321822	0.0001842424577345	0.0036965070050206	16	Q8R3P2	Dtx2	Probable E3 ubiquitin-protein ligase DTX2	DTX2_MOUSE	1	-43.63944400503513	0.5636055599496487	Intensified_Fed-batch_D05	JM-05B_Cytiva_feeds_D05
33	72497	Intensified_Fed-batch_D05 / JM-05B_Cytiva_feeds_D05	P52701;P52701	P52701	-0.8768785069553434	0.8768785069553434	0.0001949472236436	0.0038181077127254	16	P52701	MSH6	DNA mismatch repair protein Msh6	MSH6_HUMAN	4	-45.545563678717926	0.5445443632128207	Intensified_Fed-batch_D05	JM-05B_Cytiva_feeds_D05
34	73864	Intensified_Fed-batch_D05 / JM-05B_Cytiva_feeds_D05	Q5RBY5;Q5RBY5;Q6AXN4;Q6AXN4;Q8VCB1;Q8VCB1	Q5RBY5;Q6AXN4;Q8VCB1	-1.148795059593441	1.148795059593441	0.0002038910920994	0.0039193208497795	12	Q5RBY5;Q6AXN4;Q8VCB1	NDC1;Ndc1;Ndc1	Nucleoporin NDC1	NDC1_PONAB;NDC1_RAT;NDC1_MOUSE	1	-54.89982488172374	0.4510017511827626	Intensified_Fed-batch_D05	JM-05B_Cytiva_feeds_D05
38	78991	Intensified_Fed-batch_D05 / JM-05B_Cytiva_feeds_D05	P51572;P51572;Q5R8H3;Q5R8H3;Q61335;Q61335	P51572;Q5R8H3;Q61335	-0.9762526913075548	0.9762526913075548	0.0002373320394233	0.0042661297245466	16	P51572;Q5R8H3;Q61335	BCAP31;BCAP31;Bcap31	B-cell receptor-associated protein 31	BAP31_HUMAN;BAP31_PONAB;BAP31_MOUSE	1	-49.1701700750966	0.508298299249034	Intensified_Fed-batch_D05	JM-05B_Cytiva_feeds_D05
48	91505	Intensified_Fed-batch_D05 / JM-05B_Cytiva_feeds_D05	Q7YRA3;Q7YRA3;Q921I9;Q921I9;Q9NPD3;Q9NPD3	Q7YRA3;Q921I9;Q9NPD3	-0.7942892182060795	0.7942892182060795	0.0003332853061337	0.0051715859026584	14	Q7YRA3;Q921I9;Q9NPD3	EXOSC4;Exosc4;EXOSC4	Exosome complex component RRP41	EXOS4_BOVIN;EXOS4_MOUSE;EXOS4_HUMAN	1	-42.33728059633922	0.5766271940366078	Intensified_Fed-batch_D05	JM-05B_Cytiva_feeds_D05
51	97788	Intensified_Fed-batch_D05 / JM-05B_Cytiva_feeds_D05	Q32PZ3;Q32PZ3;Q5RAP0;Q5RAP0;Q99KD5;Q99KD5;Q9H3U1;Q9H3U1	Q32PZ3;Q5RAP0;Q99KD5;Q9H3U1	-0.6388832130374211	0.6388832130374211	0.0003903598245519	0.0056680315184902	16	Q32PZ3;Q5RAP0;Q99KD5;Q9H3U1	Unc45a;UNC45A;Unc45a;UNC45A	Protein unc-45 homolog A	UN45A_RAT;UN45A_PONAB;UN45A_MOUSE;UN45A_HUMAN	2	-35.779011036318245	0.6422098896368176	Intensified_Fed-batch_D05	JM-05B_Cytiva_feeds_D05
53	98782	Intensified_Fed-batch_D05 / JM-05B_Cytiva_feeds_D05	Q3T0Z3;Q3T0Z3;Q6EGX7;Q6EGX7;Q791B0;Q791B0;Q9BZL1;Q9BZL1;Q9EPV8;Q9EPV8	Q3T0Z3;Q6EGX7;Q791B0;Q9BZL1;Q9EPV8	-0.6114625912319834	0.6114625912319834	0.0003993051586092	0.0057396011763264	16	Q3T0Z3;Q6EGX7;Q791B0;Q9BZL1;Q9EPV8	UBL5;UBL5;UBL5;UBL5;Ubl5	Ubiquitin-like protein 5	UBL5_BOVIN;UBL5_MESAU;UBL5_PSAOB;UBL5_HUMAN;UBL5_MOUSE	1	-34.54671940003835	0.6545328059996165	Intensified_Fed-batch_D05	JM-05B_Cytiva_feeds_D05
54	99694	Intensified_Fed-batch_D05 / JM-05B_Cytiva_feeds_D05	Q8VHY0;Q8VHY0	Q8VHY0	-1.1198279675553768	1.1198279675553768	0.0004073437567349	0.0058015606148797	16	Q8VHY0	Cspg4	Chondroitin sulfate proteoglycan 4	CSPG4_MOUSE	1	-53.98513080784693	0.4601486919215307	Intensified_Fed-batch_D05	JM-05B_Cytiva_feeds_D05
66	120773	Intensified_Fed-batch_D05 / JM-05B_Cytiva_feeds_D05	Q96T68;Q96T68	Q96T68	-1.1153794549124345	1.1153794549124345	0.0006325990960442	0.0074372480109544	10	Q96T68	SETDB2	Histone-lysine N-methyltransferase SETDB2	SETB2_HUMAN	1	-53.84302617988656	0.4615697382011343	Intensified_Fed-batch_D05	JM-05B_Cytiva_feeds_D05
75	133758	Intensified_Fed-batch_D05 / JM-05B_Cytiva_feeds_D05	O43290;O43290	O43290	-0.6523959576624535	0.6523959576624535	0.0007962291302367	0.0084521217033786	16	O43290	SART1	U4/U6.U5 tri-snRNP-associated protein 1	SNUT1_HUMAN	3	-36.37771720952948	0.6362228279047052	Intensified_Fed-batch_D05	JM-05B_Cytiva_feeds_D05
77	134461	Intensified_Fed-batch_D05 / JM-05B_Cytiva_feeds_D05	O95400;O95400;Q9CWK3;Q9CWK3	O95400;Q9CWK3	-0.7491947962543448	0.7491947962543448	0.0008062923835876	0.0085143233245921	14	O95400;Q9CWK3	CD2BP2;Cd2bp2	CD2 antigen cytoplasmic tail-binding protein 2	CD2B2_HUMAN;CD2B2_MOUSE	1	-40.5064486935193	0.594935513064807	Intensified_Fed-batch_D05	JM-05B_Cytiva_feeds_D05
90	156229	Intensified_Fed-batch_D05 / JM-05B_Cytiva_feeds_D05	Q8BY71;Q8BY71	Q8BY71	-1.6847891341683168	1.6847891341683168	0.0011290348096596	0.0102612922280235	12	Q8BY71	Hat1	Histone acetyltransferase type B catalytic subunit	HAT1_MOUSE	1	-68.89516268387841	0.3110483731612158	Intensified_Fed-batch_D05	JM-05B_Cytiva_feeds_D05
92	159172	Intensified_Fed-batch_D05 / JM-05B_Cytiva_feeds_D05	Q9ERA5;Q9ERA5	Q9ERA5	-0.6929105808294342	0.6929105808294342	0.0011759156302729	0.0104897203143328	16	Q9ERA5	SMC4	Structural maintenance of chromosomes protein 4 (Fragment)	SMC4_MICAR	10	-38.13954203331599	0.6186045796668401	Intensified_Fed-batch_D05	JM-05B_Cytiva_feeds_D05
93	161874	Intensified_Fed-batch_D05 / JM-05B_Cytiva_feeds_D05	P39951;P39951	P39951	-1.0684075111297444	1.0684075111297444	0.0012201607401552	0.0107027261444016	16	P39951	Cdk1	Cyclin-dependent kinase 1	CDK1_RAT	13	-52.31549358828679	0.4768450641171321	Intensified_Fed-batch_D05	JM-05B_Cytiva_feeds_D05
95	164150	Intensified_Fed-batch_D05 / JM-05B_Cytiva_feeds_D05	Q6Q2Z6;Q6Q2Z6	Q6Q2Z6	-1.43610192949253	1.43610192949253	0.0012579948618191	0.0108815268062968	12	Q6Q2Z6	Acot5	Acyl-coenzyme A thioesterase 5	ACOT5_MOUSE	4	-63.04355036266145	0.3695644963733855	Intensified_Fed-batch_D05	JM-05B_Cytiva_feeds_D05
101	175183	Intensified_Fed-batch_D05 / JM-05B_Cytiva_feeds_D05	Q9JHE5;Q9JHE5	Q9JHE5	-2.860930195275101	2.860930195275101	0.0014538481251946	0.0117842473958426	16	Q9JHE5	Slc38a2	Sodium-coupled neutral amino acid symporter 2	S38A2_RAT	3	-86.23506402417286	0.1376493597582714	Intensified_Fed-batch_D05	JM-05B_Cytiva_feeds_D05
107	180676	Intensified_Fed-batch_D05 / JM-05B_Cytiva_feeds_D05	O95347;O95347	O95347	-0.7056637727156989	0.7056637727156989	0.0015573889905501	0.0122391533670813	16	O95347	SMC2	Structural maintenance of chromosomes protein 2	SMC2_HUMAN	12	-38.68396865506579	0.6131603134493421	Intensified_Fed-batch_D05	JM-05B_Cytiva_feeds_D05
112	193039	Intensified_Fed-batch_D05 / JM-05B_Cytiva_feeds_D05	Q12824;Q12824;Q5BIN2;Q5BIN2;Q9Z0H3;Q9Z0H3	Q12824;Q5BIN2;Q9Z0H3	-0.9770021532182604	0.9770021532182604	0.0018051358621976	0.0132775358626549	16	Q12824;Q5BIN2;Q9Z0H3	SMARCB1;SMARCB1;Smarcb1	SWI/SNF-related matrix-associated actin-dependent regulator of chromatin subfamily B member 1	SNF5_HUMAN;SNF5_BOVIN;SNF5_MOUSE	1	-49.19656867434878	0.5080343132565122	Intensified_Fed-batch_D05	JM-05B_Cytiva_feeds_D05
113	193935	Intensified_Fed-batch_D05 / JM-05B_Cytiva_feeds_D05	O14929;O14929	O14929	-1.0257934802877375	1.0257934802877375	0.0018239545166683	0.0133540034018144	16	O14929	HAT1	Histone acetyltransferase type B catalytic subunit	HAT1_HUMAN	5	-50.88599014041175	0.4911400985958825	Intensified_Fed-batch_D05	JM-05B_Cytiva_feeds_D05
115	195811	Intensified_Fed-batch_D05 / JM-05B_Cytiva_feeds_D05	Q66HD3;Q66HD3;Q99MD9;Q99MD9	Q66HD3;Q99MD9	-0.7583966796555439	0.7583966796555439	0.001864906188655	0.0135230556220196	16	Q66HD3;Q99MD9	Nasp	Nuclear autoantigenic sperm protein	NASP_RAT;NASP_MOUSE	10	-40.88470640913094	0.5911529359086906	Intensified_Fed-batch_D05	JM-05B_Cytiva_feeds_D05
119	203195	Intensified_Fed-batch_D05 / JM-05B_Cytiva_feeds_D05	Q60848;Q60848	Q60848	-1.1640073959408543	1.1640073959408543	0.0020227952288273	0.0141346885205317	16	Q60848	Hells	Lymphocyte-specific helicase	HELLS_MOUSE	8	-55.37288020677611	0.4462711979322389	Intensified_Fed-batch_D05	JM-05B_Cytiva_feeds_D05
122	208818	Intensified_Fed-batch_D05 / JM-05B_Cytiva_feeds_D05	P42128;P42128	P42128	-0.6126244564849352	0.6126244564849352	0.0021499735071847	0.0146189529695878	12	P42128	Foxk1	Forkhead box protein K1	FOXK1_MOUSE	1	-34.599410562163754	0.6540058943783624	Intensified_Fed-batch_D05	JM-05B_Cytiva_feeds_D05
142	229502	Intensified_Fed-batch_D05 / JM-05B_Cytiva_feeds_D05	Q14566;Q14566	Q14566	-0.7998831252247833	0.7998831252247833	0.0026472875565174	0.0163783406183098	16	Q14566	MCM6	DNA replication licensing factor MCM6	MCM6_HUMAN	2	-42.56042917737744	0.5743957082262257	Intensified_Fed-batch_D05	JM-05B_Cytiva_feeds_D05
143	233255	Intensified_Fed-batch_D05 / JM-05B_Cytiva_feeds_D05	E9Q1P8;E9Q1P8;Q2MJS2;Q2MJS2;Q5EIC4;Q5EIC4;Q7Z5L9;Q7Z5L9;Q8K3X4;Q8K3X4;Q9H1B7;Q9H1B7	E9Q1P8;Q2MJS2;Q5EIC4;Q7Z5L9;Q8K3X4;Q9H1B7	-0.6142308930891288	0.6142308930891288	0.0027412682309899	0.0166864194793394	16	E9Q1P8;Q2MJS2;Q5EIC4;Q7Z5L9;Q8K3X4;Q9H1B7	Irf2bp2;IRF2BPL;Irf2bpl;IRF2BP2;Irf2bpl;IRF2BPL	Interferon regulatory factor 2-binding protein 2;Probable E3 ubiquitin-protein ligase IRF2BPL;Probable E3 ubiquitin-protein ligase IRF2BPL;Interferon regulatory factor 2-binding protein 2;Probable E3 ubiquitin-protein ligase IRF2BPL;Probable E3 ubiquitin-protein ligase IRF2BPL	I2BP2_MOUSE;I2BPL_MACMU;I2BPL_RAT;I2BP2_HUMAN;I2BPL_MOUSE;I2BPL_HUMAN	2	-34.67219339324136	0.6532780660675864	Intensified_Fed-batch_D05	JM-05B_Cytiva_feeds_D05
145	234910	Intensified_Fed-batch_D05 / JM-05B_Cytiva_feeds_D05	Q8NDX9;Q8NDX9	Q8NDX9	-1.6841971689240376	1.6841971689240376	0.0027843311109665	0.016829634098868	16	Q8NDX9	LY6G5B	Lymphocyte antigen 6 complex locus protein G5b	LY65B_HUMAN	1	-68.88239715809955	0.3111760284190045	Intensified_Fed-batch_D05	JM-05B_Cytiva_feeds_D05
149	239351	Intensified_Fed-batch_D05 / JM-05B_Cytiva_feeds_D05	P02804;P02804	P02804	-1.1370575854245482	1.1370575854245482	0.0028998537485207	0.0172026109462469	16	P02804	MT1	Metallothionein-1	MT1_CRIGR	1	-54.53140233320233	0.4546859766679768	Intensified_Fed-batch_D05	JM-05B_Cytiva_feeds_D05
152	243457	Intensified_Fed-batch_D05 / JM-05B_Cytiva_feeds_D05	A2A4P0;A2A4P0;Q14562;Q14562	A2A4P0;Q14562	-0.6389826969528859	0.6389826969528859	0.0030083029296628	0.0175446677889005	16	A2A4P0;Q14562	Dhx8;DHX8	ATP-dependent RNA helicase DHX8	DHX8_MOUSE;DHX8_HUMAN	7	-35.78343937008216	0.6421656062991784	Intensified_Fed-batch_D05	JM-05B_Cytiva_feeds_D05
155	246294	Intensified_Fed-batch_D05 / JM-05B_Cytiva_feeds_D05	P32362;P32362	P32362	-2.4562667825722246	2.4562667825722246	0.0030837553958271	0.0177780061004816	10	P32362	Urod	Uroporphyrinogen decarboxylase (Fragment)	DCUP_RAT	1	-81.77825263437173	0.1822174736562827	Intensified_Fed-batch_D05	JM-05B_Cytiva_feeds_D05
156	246796	Intensified_Fed-batch_D05 / JM-05B_Cytiva_feeds_D05	Q9ULI0;Q9ULI0	Q9ULI0	-1.8792124988964027	1.8792124988964027	0.0030961765367754	0.0178132427550348	16	Q9ULI0	ATAD2B	ATPase family AAA domain-containing protein 2B	ATD2B_HUMAN	1	-72.81679441971157	0.2718320558028843	Intensified_Fed-batch_D05	JM-05B_Cytiva_feeds_D05
159	249378	Intensified_Fed-batch_D05 / JM-05B_Cytiva_feeds_D05	Q9JI18;Q9JI18;Q9NZR2;Q9NZR2	Q9JI18;Q9NZR2	-1.318906335954446	1.318906335954446	0.0031687710079068	0.0180423446870902	14	Q9JI18;Q9NZR2	Lrp1b;LRP1B	Low-density lipoprotein receptor-related protein 1B	LRP1B_MOUSE;LRP1B_HUMAN	1	-59.91613125073303	0.4008386874926696	Intensified_Fed-batch_D05	JM-05B_Cytiva_feeds_D05
164	256067	Intensified_Fed-batch_D05 / JM-05B_Cytiva_feeds_D05	P20761;P20761	P20761	-1.2103868323251183	1.2103868323251183	0.0033554738370222	0.0186061147438971	16	P20761	Igh-1a	Ig gamma-2B chain C region	IGG2B_RAT	2	-56.78472737426803	0.4321527262573197	Intensified_Fed-batch_D05	JM-05B_Cytiva_feeds_D05
165	258702	Intensified_Fed-batch_D05 / JM-05B_Cytiva_feeds_D05	A0A0B4J1V7;A0A0B4J1V7	A0A0B4J1V7	-0.7439726845676795	0.7439726845676795	0.0034316270283111	0.0188344531659505	16	A0A0B4J1V7	IGHV7-81	Probable non-functional immunoglobulin heavy variable 7-81	HV781_HUMAN	1	-40.2907101442728	0.597092898557272	Intensified_Fed-batch_D05	JM-05B_Cytiva_feeds_D05
166	259376	Intensified_Fed-batch_D05 / JM-05B_Cytiva_feeds_D05	O55076;O55076;P48963;P48963	O55076;P48963	-0.9720195551027544	0.9720195551027544	0.0034499536597323	0.0188858653876017	16	O55076;P48963	CDK2	Cyclin-dependent kinase 2	CDK2_CRIGR;CDK2_MESAU	8	-49.02080685552706	0.5097919314447293	Intensified_Fed-batch_D05	JM-05B_Cytiva_feeds_D05
169	262839	Intensified_Fed-batch_D05 / JM-05B_Cytiva_feeds_D05	Q4KLY4;Q4KLY4;Q5R9J5;Q5R9J5;Q99496;Q99496;Q9CQJ4;Q9CQJ4	Q4KLY4;Q5R9J5;Q99496;Q9CQJ4	-0.6124999312987982	0.6124999312987982	0.0035526139307536	0.019191695937287	14	Q4KLY4;Q5R9J5;Q99496;Q9CQJ4	Rnf2;RNF2;RNF2;Rnf2	E3 ubiquitin-protein ligase RING2	RING2_RAT;RING2_PONAB;RING2_HUMAN;RING2_MOUSE	3	-34.59376531363573	0.6540623468636427	Intensified_Fed-batch_D05	JM-05B_Cytiva_feeds_D05
170	264976	Intensified_Fed-batch_D05 / JM-05B_Cytiva_feeds_D05	Q0P5J0;Q0P5J0;Q2TAL8;Q2TAL8;Q3UA37;Q3UA37	Q0P5J0;Q2TAL8;Q3UA37	-0.9094913641614448	0.9094913641614448	0.0036149544705149	0.0193710373605602	12	Q0P5J0;Q2TAL8;Q3UA37	QRICH1;QRICH1;Qrich1	Transcriptional regulator QRICH1	QRIC1_BOVIN;QRIC1_HUMAN;QRIC1_MOUSE	1	-46.76272487863079	0.5323727512136921	Intensified_Fed-batch_D05	JM-05B_Cytiva_feeds_D05
176	271172	Intensified_Fed-batch_D05 / JM-05B_Cytiva_feeds_D05	Q9Z315;Q9Z315	Q9Z315	-0.6707916283628462	0.6707916283628462	0.003802476248016	0.0199102728501933	16	Q9Z315	Sart1	U4/U6.U5 tri-snRNP-associated protein 1	SNUT1_MOUSE	18	-37.18380891650786	0.6281619108349215	Intensified_Fed-batch_D05	JM-05B_Cytiva_feeds_D05
181	276403	Intensified_Fed-batch_D05 / JM-05B_Cytiva_feeds_D05	Q8BT07;Q8BT07	Q8BT07	-0.7246699153522359	0.7246699153522359	0.0039649234516768	0.0203680644470261	14	Q8BT07	Cep55	Centrosomal protein of 55 kDa	CEP55_MOUSE	2	-39.48645178981035	0.6051354821018965	Intensified_Fed-batch_D05	JM-05B_Cytiva_feeds_D05
182	276682	Intensified_Fed-batch_D05 / JM-05B_Cytiva_feeds_D05	Q8TCT8;Q8TCT8	Q8TCT8	-0.8019058452683455	0.8019058452683455	0.0039738313191159	0.0203931535898555	10	Q8TCT8	SPPL2A	Signal peptide peptidase-like 2A	SPP2A_HUMAN	1	-42.640905479279546	0.5735909452072046	Intensified_Fed-batch_D05	JM-05B_Cytiva_feeds_D05
184	279023	Intensified_Fed-batch_D05 / JM-05B_Cytiva_feeds_D05	Q9P258;Q9P258	Q9P258	-0.6038251534903063	0.6038251534903063	0.0040490503004065	0.0206049623344901	16	Q9P258	RCC2	Protein RCC2	RCC2_HUMAN	1	-34.199299557651386	0.6580070044234861	Intensified_Fed-batch_D05	JM-05B_Cytiva_feeds_D05
187	280092	Intensified_Fed-batch_D05 / JM-05B_Cytiva_feeds_D05	Q64420;Q64420;Q99PL7;Q99PL7	Q64420;Q99PL7	-1.3053166202843585	1.3053166202843585	0.004083373852979	0.0206998632751289	16	Q64420;Q99PL7	SCD;Scd3	Stearoyl-CoA desaturase;Acyl-CoA desaturase 3	SCD_MESAU;SCD3_MOUSE	1	-59.5367703878814	0.404632296121186	Intensified_Fed-batch_D05	JM-05B_Cytiva_feeds_D05
188	282030	Intensified_Fed-batch_D05 / JM-05B_Cytiva_feeds_D05	Q04721;Q04721	Q04721	-1.564240571225501	1.564240571225501	0.0041433805131638	0.0208595953859963	14	Q04721	NOTCH2	Neurogenic locus notch homolog protein 2	NOTC2_HUMAN	3	-66.18443348245714	0.3381556651754286	Intensified_Fed-batch_D05	JM-05B_Cytiva_feeds_D05
194	290162	Intensified_Fed-batch_D05 / JM-05B_Cytiva_feeds_D05	Q15003;Q15003;Q8C156;Q8C156	Q15003;Q8C156	-0.7164671488338331	0.7164671488338331	0.0044065871880202	0.021563459367702	14	Q15003;Q8C156	NCAPH;Ncaph	Condensin complex subunit 2	CND2_HUMAN;CND2_MOUSE	1	-39.14140844591252	0.6085859155408748	Intensified_Fed-batch_D05	JM-05B_Cytiva_feeds_D05
208	298429	Intensified_Fed-batch_D05 / JM-05B_Cytiva_feeds_D05	Q0VCA5;Q0VCA5;Q60710;Q60710;Q9Y3Z3;Q9Y3Z3	Q0VCA5;Q60710;Q9Y3Z3	-0.6331533481373887	0.6331533481373887	0.0046891446787555	0.0223104485174938	16	Q0VCA5;Q60710;Q9Y3Z3	SAMHD1;Samhd1;SAMHD1	Deoxynucleoside triphosphate triphosphohydrolase SAMHD1	SAMH1_BOVIN;SAMH1_MOUSE;SAMH1_HUMAN	1	-35.523441227293006	0.6447655877270699	Intensified_Fed-batch_D05	JM-05B_Cytiva_feeds_D05
210	299425	Intensified_Fed-batch_D05 / JM-05B_Cytiva_feeds_D05	Q15021;Q15021	Q15021	-1.7549213167641244	1.7549213167641244	0.0047240937509535	0.0224018962210483	16	Q15021	NCAPD2	Condensin complex subunit 1	CND1_HUMAN	1	-70.3710648361608	0.296289351638392	Intensified_Fed-batch_D05	JM-05B_Cytiva_feeds_D05
216	304622	Intensified_Fed-batch_D05 / JM-05B_Cytiva_feeds_D05	Q60415;Q60415	Q60415	-0.5873482219029239	0.5873482219029239	0.0049025700450018	0.0228517470999537	16	Q60415	PEX19	Peroxisomal biogenesis factor 19	PEX19_CRIGR	3	-33.44348595834483	0.6655651404165517	Intensified_Fed-batch_D05	JM-05B_Cytiva_feeds_D05
219	312982	Intensified_Fed-batch_D05 / JM-05B_Cytiva_feeds_D05	Q6QGW5;Q6QGW5;Q80VJ2;Q80VJ2;Q9HD15;Q9HD15	Q6QGW5;Q80VJ2;Q9HD15	-1.2166326095681432	1.2166326095681432	0.0051939567052074	0.0235630740700374	16	Q6QGW5;Q80VJ2;Q9HD15	Sra1;Sra1;SRA1	Steroid receptor RNA activator 1	SRA1_RAT;SRA1_MOUSE;SRA1_HUMAN	1	-56.97141239189874	0.4302858760810126	Intensified_Fed-batch_D05	JM-05B_Cytiva_feeds_D05
225	315615	Intensified_Fed-batch_D05 / JM-05B_Cytiva_feeds_D05	Q9UIG0;Q9UIG0;Q9Z277;Q9Z277	Q9UIG0;Q9Z277	-0.7826580218830513	0.7826580218830513	0.0052880506503381	0.0237899616696043	14	Q9UIG0;Q9Z277	BAZ1B;Baz1b	Tyrosine-protein kinase BAZ1B	BAZ1B_HUMAN;BAZ1B_MOUSE	1	-41.8705171765907	0.581294828234093	Intensified_Fed-batch_D05	JM-05B_Cytiva_feeds_D05
234	328559	Intensified_Fed-batch_D05 / JM-05B_Cytiva_feeds_D05	Q9UQ35;Q9UQ35	Q9UQ35	-0.7200361005127267	0.7200361005127267	0.0057658096853051	0.0249174095660796	16	Q9UQ35	SRRM2	Serine/arginine repetitive matrix protein 2	SRRM2_HUMAN	8	-39.29177489926528	0.6070822510073473	Intensified_Fed-batch_D05	JM-05B_Cytiva_feeds_D05
235	328709	Intensified_Fed-batch_D05 / JM-05B_Cytiva_feeds_D05	Q61112;Q61112;Q91ZS3;Q91ZS3	Q61112;Q91ZS3	-0.774922232493044	0.774922232493044	0.00577150482972	0.0249306323650325	16	Q61112;Q91ZS3	Sdf4	45 kDa calcium-binding protein	CAB45_MOUSE;CAB45_RAT	3	-41.55798737941486	0.5844201262058514	Intensified_Fed-batch_D05	JM-05B_Cytiva_feeds_D05
237	329773	Intensified_Fed-batch_D05 / JM-05B_Cytiva_feeds_D05	Q07891;Q07891	Q07891	-1.4059132594852688	1.4059132594852688	0.0058128153151814	0.0250280641906138	16	Q07891	TFRC	Transferrin receptor protein 1	TFR1_CRIGR	21	-62.26208190274867	0.3773791809725133	Intensified_Fed-batch_D05	JM-05B_Cytiva_feeds_D05
243	333847	Intensified_Fed-batch_D05 / JM-05B_Cytiva_feeds_D05	Q61103;Q61103;Q92785;Q92785	Q61103;Q92785	-0.7213458921749397	0.7213458921749397	0.0059700462505378	0.0253913659241515	16	Q61103;Q92785	Dpf2;DPF2	Zinc finger protein ubi-d4	REQU_MOUSE;REQU_HUMAN	3	-39.34686557380136	0.6065313442619864	Intensified_Fed-batch_D05	JM-05B_Cytiva_feeds_D05
249	340674	Intensified_Fed-batch_D05 / JM-05B_Cytiva_feeds_D05	Q2T9P4;Q2T9P4	Q2T9P4	-0.6979682893686938	0.6979682893686938	0.006237895685606	0.0259989582783243	16	Q2T9P4	NASP	Nuclear autoantigenic sperm protein	NASP_BOVIN	1	-38.35602879891104	0.6164397120108897	Intensified_Fed-batch_D05	JM-05B_Cytiva_feeds_D05
254	342470	Intensified_Fed-batch_D05 / JM-05B_Cytiva_feeds_D05	P41515;P41515	P41515	-1.117908935178436	1.117908935178436	0.0063118221048988	0.0261689055286159	16	P41515	TOP2A	DNA topoisomerase 2-alpha	TOP2A_CRIGR	32	-53.923882396291	0.46076117603709	Intensified_Fed-batch_D05	JM-05B_Cytiva_feeds_D05
260	351236	Intensified_Fed-batch_D05 / JM-05B_Cytiva_feeds_D05	Q01650;Q01650;Q63016;Q63016;Q7YQK4;Q7YQK4;Q9Z127;Q9Z127	Q01650;Q63016;Q7YQK4;Q9Z127	-1.0514210406272804	1.0514210406272804	0.0066555180041817	0.0269052648554337	16	Q01650;Q63016;Q7YQK4;Q9Z127	SLC7A5;Slc7a5;SLC7A5;Slc7a5	Large neutral amino acids transporter small subunit 1	LAT1_HUMAN;LAT1_RAT;LAT1_RABIT;LAT1_MOUSE	2	-51.750732028446336	0.4824926797155367	Intensified_Fed-batch_D05	JM-05B_Cytiva_feeds_D05
270	365406	Intensified_Fed-batch_D05 / JM-05B_Cytiva_feeds_D05	Q8K2Z4;Q8K2Z4	Q8K2Z4	-0.7636697878107288	0.7636697878107288	0.007249296282342	0.0281693051657602	16	Q8K2Z4	Ncapd2	Condensin complex subunit 1	CND1_MOUSE	7	-41.100380785459	0.58899619214541	Intensified_Fed-batch_D05	JM-05B_Cytiva_feeds_D05
275	372469	Intensified_Fed-batch_D05 / JM-05B_Cytiva_feeds_D05	P07742;P07742	P07742	-1.455231210726443	1.455231210726443	0.0075558569977151	0.0288037861823549	14	P07742	Rrm1	Ribonucleoside-diphosphate reductase large subunit	RIR1_MOUSE	10	-63.530336602336725	0.3646966339766327	Intensified_Fed-batch_D05	JM-05B_Cytiva_feeds_D05
276	374917	Intensified_Fed-batch_D05 / JM-05B_Cytiva_feeds_D05	P30285;P30285;P35426;P35426	P30285;P35426	-1.2762810673575649	1.2762810673575649	0.0076634246270752	0.0290233889419738	16	P30285;P35426	Cdk4	Cyclin-dependent kinase 4	CDK4_MOUSE;CDK4_RAT	5	-58.71416088715111	0.4128583911284888	Intensified_Fed-batch_D05	JM-05B_Cytiva_feeds_D05
287	388095	Intensified_Fed-batch_D05 / JM-05B_Cytiva_feeds_D05	MAB_HC;P0DOX5;P0DOX5	MAB_HC;P0DOX5	-1.175703991571978	1.175703991571978	0.008240127315951	0.0301475415764766	16	MAB_HC;P0DOX5		mAb 4 Heavy Chain.;Immunoglobulin gamma-1 heavy chain	FUJI_HC;IGG1_HUMAN	1	-55.73323016165992	0.4426676983834008	Intensified_Fed-batch_D05	JM-05B_Cytiva_feeds_D05
292	393498	Intensified_Fed-batch_D05 / JM-05B_Cytiva_feeds_D05	Q5FVC2;Q5FVC2;Q60875;Q60875	Q5FVC2;Q60875	-0.7863252878580137	0.7863252878580137	0.0084903691687052	0.0306364105857577	16	Q5FVC2;Q60875	Arhgef2	Rho guanine nucleotide exchange factor 2	ARHG2_RAT;ARHG2_MOUSE	4	-42.01809206638988	0.5798190793361012	Intensified_Fed-batch_D05	JM-05B_Cytiva_feeds_D05
294	395687	Intensified_Fed-batch_D05 / JM-05B_Cytiva_feeds_D05	Q3TGF2;Q3TGF2;Q5U4F3;Q5U4F3;Q9H098;Q9H098	Q3TGF2;Q5U4F3;Q9H098	-0.9311194504541253	0.9311194504541253	0.0085878346979898	0.03081682869333	16	Q3TGF2;Q5U4F3;Q9H098	Fam107b;Fam107b;FAM107B	Protein FAM107B	F107B_MOUSE;F107B_RAT;F107B_HUMAN	1	-47.554876086598256	0.5244512391340175	Intensified_Fed-batch_D05	JM-05B_Cytiva_feeds_D05
297	397913	Intensified_Fed-batch_D05 / JM-05B_Cytiva_feeds_D05	Q64522;Q64522;Q8IUE6;Q8IUE6	Q64522;Q8IUE6	-1.004609031010338	1.004609031010338	0.0086938532400699	0.0310228041103167	14	Q64522;Q8IUE6	H2ac21;H2AC21	Histone H2A type 2-B	H2A2B_MOUSE;H2A2B_HUMAN	1	-50.15948195541257	0.4984051804458742	Intensified_Fed-batch_D05	JM-05B_Cytiva_feeds_D05
299	398897	Intensified_Fed-batch_D05 / JM-05B_Cytiva_feeds_D05	Q8BG81;Q8BG81	Q8BG81	-0.9287001634627408	0.9287001634627408	0.0087397763992959	0.0311097486382547	12	Q8BG81	Poldip3	Polymerase delta-interacting protein 3	PDIP3_MOUSE	1	-47.46685592592451	0.5253314407407549	Intensified_Fed-batch_D05	JM-05B_Cytiva_feeds_D05
303	401569	Intensified_Fed-batch_D05 / JM-05B_Cytiva_feeds_D05	P35249;P35249;Q99J62;Q99J62	P35249;Q99J62	-0.904593335523932	0.904593335523932	0.0088682466714803	0.0313568074187158	16	P35249;Q99J62	RFC4;Rfc4	Replication factor C subunit 4	RFC4_HUMAN;RFC4_MOUSE	6	-46.581674250873405	0.5341832574912659	Intensified_Fed-batch_D05	JM-05B_Cytiva_feeds_D05
327	433672	Intensified_Fed-batch_D05 / JM-05B_Cytiva_feeds_D05	Q6NS46;Q6NS46	Q6NS46	-0.9647224664193316	0.9647224664193316	0.0104572658495016	0.0342383567000382	16	Q6NS46	Pdcd11	Protein RRP5 homolog	RRP5_MOUSE	2	-48.76230311767118	0.5123769688232882	Intensified_Fed-batch_D05	JM-05B_Cytiva_feeds_D05
336	447392	Intensified_Fed-batch_D05 / JM-05B_Cytiva_feeds_D05	Q17QZ7;Q17QZ7;Q5RBW9;Q5RBW9;Q6P3X3;Q6P3X3;Q8CD92;Q8CD92	Q17QZ7;Q5RBW9;Q6P3X3;Q8CD92	-1.0924389076838523	1.0924389076838523	0.0111741929015886	0.0354636274795368	12	Q17QZ7;Q5RBW9;Q6P3X3;Q8CD92	TTC27;TTC27;TTC27;Ttc27	Tetratricopeptide repeat protein 27	TTC27_BOVIN;TTC27_PONAB;TTC27_HUMAN;TTC27_MOUSE	1	-53.10320964452355	0.4689679035547644	Intensified_Fed-batch_D05	JM-05B_Cytiva_feeds_D05
340	449480	Intensified_Fed-batch_D05 / JM-05B_Cytiva_feeds_D05	O95926;O95926;Q4QRB2;Q4QRB2;Q9D198;Q9D198	O95926;Q4QRB2;Q9D198	-1.2891993087329408	1.2891993087329408	0.0112831035107168	0.0356427128879525	16	O95926;Q4QRB2;Q9D198	SYF2;Syf2;Syf2	Pre-mRNA-splicing factor SYF2	SYF2_HUMAN;SYF2_RAT;SYF2_MOUSE	1	-59.08219411754359	0.4091780588245641	Intensified_Fed-batch_D05	JM-05B_Cytiva_feeds_D05
349	457181	Intensified_Fed-batch_D05 / JM-05B_Cytiva_feeds_D05	P04041;P04041	P04041	-1.0662847026739957	1.0662847026739957	0.0117037856861643	0.0363491604836004	16	P04041	Gpx1	Glutathione peroxidase 1	GPX1_RAT	6	-52.24527806849864	0.4775472193150136	Intensified_Fed-batch_D05	JM-05B_Cytiva_feeds_D05
350	462530	Intensified_Fed-batch_D05 / JM-05B_Cytiva_feeds_D05	Q8R3C0;Q8R3C0	Q8R3C0	-0.8305371895484324	0.8305371895484324	0.0120016460965093	0.0368431012106004	16	Q8R3C0	Mcmbp	Mini-chromosome maintenance complex-binding protein	MCMBP_MOUSE	9	-43.76801772270355	0.5623198227729646	Intensified_Fed-batch_D05	JM-05B_Cytiva_feeds_D05
354	465253	Intensified_Fed-batch_D05 / JM-05B_Cytiva_feeds_D05	Q2TBL6;Q2TBL6	Q2TBL6	-1.1504502569199149	1.1504502569199149	0.0121532291768402	0.0370901837993837	14	Q2TBL6	TALDO1	Transaldolase	TALDO_BOVIN	1	-54.9515384323465	0.4504846156765349	Intensified_Fed-batch_D05	JM-05B_Cytiva_feeds_D05
357	468438	Intensified_Fed-batch_D05 / JM-05B_Cytiva_feeds_D05	Q9UJX3;Q9UJX3;Q9WVM3;Q9WVM3	Q9UJX3;Q9WVM3	-0.940113587717674	0.940113587717674	0.0123337529328143	0.0373853735539178	12	Q9UJX3;Q9WVM3	ANAPC7;Anapc7	Anaphase-promoting complex subunit 7	APC7_HUMAN;APC7_MOUSE	1	-47.88081561955829	0.5211918438044171	Intensified_Fed-batch_D05	JM-05B_Cytiva_feeds_D05
359	469028	Intensified_Fed-batch_D05 / JM-05B_Cytiva_feeds_D05	Q9JI85;Q9JI85	Q9JI85	-1.0880741542630077	1.0880741542630077	0.0123687437233081	0.0374440695036721	16	Q9JI85	Nucb2	Nucleobindin-2	NUCB2_RAT	2	-52.96111247672183	0.4703888752327817	Intensified_Fed-batch_D05	JM-05B_Cytiva_feeds_D05
363	471778	Intensified_Fed-batch_D05 / JM-05B_Cytiva_feeds_D05	Q9D7B7;Q9D7B7	Q9D7B7	-0.6795104636673148	0.6795104636673148	0.0125247755698409	0.0376954120087285	16	Q9D7B7	Gpx8	Probable glutathione peroxidase 8	GPX8_MOUSE	4	-37.56228973965776	0.6243771026034224	Intensified_Fed-batch_D05	JM-05B_Cytiva_feeds_D05
365	472487	Intensified_Fed-batch_D05 / JM-05B_Cytiva_feeds_D05	P59997;P59997	P59997	-0.8032525548073899	0.8032525548073899	0.0125660492349959	0.0377628811243296	16	P59997	Kdm2a	Lysine-specific demethylase 2A	KDM2A_MOUSE	4	-42.69442337143228	0.5730557662856772	Intensified_Fed-batch_D05	JM-05B_Cytiva_feeds_D05
366	473271	Intensified_Fed-batch_D05 / JM-05B_Cytiva_feeds_D05	O35691;O35691;P79149;P79149;Q5R5X0;Q5R5X0;Q9H307;Q9H307	O35691;P79149;Q5R5X0;Q9H307	-0.5813164541605549	0.5813164541605549	0.012609656235241	0.0378311534785627	16	O35691;P79149;Q5R5X0;Q9H307	Pnn;PNN;PNN;PNN	Pinin	PININ_MOUSE;PININ_CANLF;PININ_PONAB;PININ_HUMAN	1	-33.16463712839687	0.6683536287160313	Intensified_Fed-batch_D05	JM-05B_Cytiva_feeds_D05
370	481907	Intensified_Fed-batch_D05 / JM-05B_Cytiva_feeds_D05	P29558;P29558;Q3ZBP3;Q3ZBP3;Q5PQP1;Q5PQP1;Q5RBD3;Q5RBD3;Q6XE24;Q6XE24;Q8BWL5;Q8BWL5;Q91W59;Q91W59	P29558;Q3ZBP3;Q5PQP1;Q5RBD3;Q6XE24;Q8BWL5;Q91W59	-0.8079665597489853	0.8079665597489853	0.0131117538454595	0.0386325075100491	15	P29558;Q3ZBP3;Q5PQP1;Q5RBD3;Q6XE24;Q8BWL5;Q91W59	RBMS1;RBMS1;Rbms1;RBMS3;RBMS3;Rbms3;Rbms1	RNA-binding motif, single-stranded-interacting protein 1;RNA-binding motif, single-stranded-interacting protein 1;RNA-binding motif, single-stranded-interacting protein 1;RNA-binding motif, single-stranded-interacting protein 3;RNA-binding motif, single-stranded-interacting protein 3;RNA-binding motif, single-stranded-interacting protein 3;RNA-binding motif, single-stranded-interacting protein 1	RBMS1_HUMAN;RBMS1_BOVIN;RBMS1_RAT;RBMS3_PONAB;RBMS3_HUMAN;RBMS3_MOUSE;RBMS1_MOUSE	1	-42.88136371914901	0.5711863628085099	Intensified_Fed-batch_D05	JM-05B_Cytiva_feeds_D05
374	488352	Intensified_Fed-batch_D05 / JM-05B_Cytiva_feeds_D05	A0A0A0MS14;A0A0A0MS14;P18525;P18525;P18526;P18526;P18527;P18527;P18528;P18528;P18529;P18529	A0A0A0MS14;P18525;P18526;P18527;P18528;P18529	-0.7074911116941076	0.7074911116941076	0.013498526359959	0.0392472070574154	16	A0A0A0MS14;P18525;P18526;P18527;P18528;P18529	IGHV1-45;;;;;	Immunoglobulin heavy variable 1-45;Ig heavy chain V region 5-84;Ig heavy chain V region 345;Ig heavy chain V region 914;Ig heavy chain V region 6.96;Ig heavy chain V region 5-76	HV145_HUMAN;HVM54_MOUSE;HVM55_MOUSE;HVM56_MOUSE;HVM57_MOUSE;HVM58_MOUSE	1	-38.76158328727346	0.6123841671272654	Intensified_Fed-batch_D05	JM-05B_Cytiva_feeds_D05
375	490587	Intensified_Fed-batch_D05 / JM-05B_Cytiva_feeds_D05	P45973;P45973;Q61686;Q61686	P45973;Q61686	-0.739702530437666	0.739702530437666	0.0136274830405218	0.0394415593620272	16	P45973;Q61686	CBX5;Cbx5	Chromobox protein homolog 5	CBX5_HUMAN;CBX5_MOUSE	9	-40.11371807822649	0.5988628192177351	Intensified_Fed-batch_D05	JM-05B_Cytiva_feeds_D05
376	492258	Intensified_Fed-batch_D05 / JM-05B_Cytiva_feeds_D05	P97311;P97311	P97311	-0.7050393944780865	0.7050393944780865	0.0137279813455994	0.0395977183894127	16	P97311	Mcm6	DNA replication licensing factor MCM6	MCM6_MOUSE	23	-38.65742619101484	0.6134257380898517	Intensified_Fed-batch_D05	JM-05B_Cytiva_feeds_D05
377	492824	Intensified_Fed-batch_D05 / JM-05B_Cytiva_feeds_D05	Q6S9C0;Q6S9C0;Q6TYA8;Q6TYA8	Q6S9C0;Q6TYA8	-0.9891246801232666	0.9891246801232666	0.013761484795294	0.0396488301012809	12	Q6S9C0;Q6TYA8	GJA1	Gap junction alpha-1 protein	CXA1_CANLF;CXA1_ERIEU	1	-49.62166594766926	0.5037833405233074	Intensified_Fed-batch_D05	JM-05B_Cytiva_feeds_D05
379	494172	Intensified_Fed-batch_D05 / JM-05B_Cytiva_feeds_D05	P38432;P38432;Q5SU73;Q5SU73	P38432;Q5SU73	-2.024635065995996	2.024635065995996	0.0138390409741085	0.0397633760599601	14	P38432;Q5SU73	COIL;Coil	Coilin	COIL_HUMAN;COIL_MOUSE	1	-75.42326906534662	0.2457673093465337	Intensified_Fed-batch_D05	JM-05B_Cytiva_feeds_D05
384	502186	Intensified_Fed-batch_D05 / JM-05B_Cytiva_feeds_D05	Q3UHX9;Q3UHX9	Q3UHX9	-0.8365413878367882	0.8365413878367882	0.0143416984525362	0.0405500708428151	16	Q3UHX9	Spout1	Putative methyltransferase C9orf114 homolog	CI114_MOUSE	2	-44.001557290624994	0.5599844270937501	Intensified_Fed-batch_D05	JM-05B_Cytiva_feeds_D05
389	509910	Intensified_Fed-batch_D05 / JM-05B_Cytiva_feeds_D05	P33609;P33609	P33609	-1.913515656437669	1.913515656437669	0.0148174667918347	0.0412606987120415	16	P33609	Pola1	DNA polymerase alpha catalytic subunit	DPOLA_MOUSE	1	-73.45550971922061	0.2654449028077938	Intensified_Fed-batch_D05	JM-05B_Cytiva_feeds_D05
390	511037	Intensified_Fed-batch_D05 / JM-05B_Cytiva_feeds_D05	O43314;O43314;Q5REW0;Q5REW0;Q6ZQB6;Q6ZQB6	O43314;Q5REW0;Q6ZQB6	-0.7296776522242132	0.7296776522242132	0.0148842253673795	0.0413551252070615	12	O43314;Q5REW0;Q6ZQB6	PPIP5K2;PPIP5K2;Ppip5k2	Inositol hexakisphosphate and diphosphoinositol-pentakisphosphate kinase 2	VIP2_HUMAN;VIP2_PONAB;VIP2_MOUSE	1	-39.696136159856025	0.6030386384014398	Intensified_Fed-batch_D05	JM-05B_Cytiva_feeds_D05
395	515369	Intensified_Fed-batch_D05 / JM-05B_Cytiva_feeds_D05	Q5R788;Q5R788;Q86U28;Q86U28;Q9DCB8;Q9DCB8	Q5R788;Q86U28;Q9DCB8	-0.7229852607469345	0.7229852607469345	0.0151641614981493	0.0417787624505439	16	Q5R788;Q86U28;Q9DCB8	ISCA2;ISCA2;Isca2	Iron-sulfur cluster assembly 2 homolog, mitochondrial;Iron-sulfur cluster assembly 2 homolog, mitochondrial;Iron-sulfur cluster assembly 2 homolog, mitochondrial	ISCA2_PONAB;ISCA2_HUMAN;ISCA2_MOUSE	3	-39.41574802435348	0.6058425197564652	Intensified_Fed-batch_D05	JM-05B_Cytiva_feeds_D05
400	518850	Intensified_Fed-batch_D05 / JM-05B_Cytiva_feeds_D05	Q62283;Q62283	Q62283	-0.6757106664454932	0.6757106664454932	0.0153803468488993	0.0420898722379197	16	Q62283	Tspan7	Tetraspanin-7	TSN7_MOUSE	1	-37.39762337336393	0.6260237662663607	Intensified_Fed-batch_D05	JM-05B_Cytiva_feeds_D05
402	520786	Intensified_Fed-batch_D05 / JM-05B_Cytiva_feeds_D05	P35950;P35950	P35950	-0.6429778270743467	0.6429778270743467	0.0155088907132388	0.0422841639786445	16	P35950	LDLR	Low-density lipoprotein receptor	LDLR_CRIGR	13	-35.961022719571304	0.640389772804287	Intensified_Fed-batch_D05	JM-05B_Cytiva_feeds_D05
408	528726	Intensified_Fed-batch_D05 / JM-05B_Cytiva_feeds_D05	MAB_LC	MAB_LC	-0.7291270138293944	0.7291270138293944	0.0160339863750674	0.043058757369135	16	MAB_LC		mAb 4 Light Chain.	FUJI_LC	10	-39.673115383112766	0.6032688461688723	Intensified_Fed-batch_D05	JM-05B_Cytiva_feeds_D05
409	528754	Intensified_Fed-batch_D05 / JM-05B_Cytiva_feeds_D05	Q6AYP5;Q6AYP5;Q8R5M8;Q8R5M8;Q9BY67;Q9BY67	Q6AYP5;Q8R5M8;Q9BY67	-0.8841071877984764	0.8841071877984764	0.0160357045199276	0.043061653840505	16	Q6AYP5;Q8R5M8;Q9BY67	Cadm1;Cadm1;CADM1	Cell adhesion molecule 1	CADM1_RAT;CADM1_MOUSE;CADM1_HUMAN	2	-45.81772738329916	0.5418227261670084	Intensified_Fed-batch_D05	JM-05B_Cytiva_feeds_D05
410	529390	Intensified_Fed-batch_D05 / JM-05B_Cytiva_feeds_D05	P11352;P11352	P11352	-1.5344014234357168	1.5344014234357168	0.0160776286651652	0.0431224000158657	14	P11352	Gpx1	Glutathione peroxidase 1	GPX1_MOUSE	1	-65.47774579555899	0.3452225420444101	Intensified_Fed-batch_D05	JM-05B_Cytiva_feeds_D05
419	541983	Intensified_Fed-batch_D05 / JM-05B_Cytiva_feeds_D05	Q2NKU6;Q2NKU6;Q99LT0;Q99LT0;Q9C005;Q9C005	Q2NKU6;Q99LT0;Q9C005	-0.7298903684033133	0.7298903684033133	0.0169206210386108	0.0443289221904242	16	Q2NKU6;Q99LT0;Q9C005	DPY30;Dpy30;DPY30	Protein dpy-30 homolog	DPY30_BOVIN;DPY30_MOUSE;DPY30_HUMAN	4	-39.70502692436935	0.6029497307563065	Intensified_Fed-batch_D05	JM-05B_Cytiva_feeds_D05
427	560928	Intensified_Fed-batch_D05 / JM-05B_Cytiva_feeds_D05	O46480;O46480;Q4R4S6;Q4R4S6;Q5R8T7;Q5R8T7;Q78PB6;Q78PB6;Q9CZA6;Q9CZA6;Q9ERR1;Q9ERR1;Q9ES39;Q9ES39;Q9GZM8;Q9GZM8;Q9NXR1;Q9NXR1	O46480;Q4R4S6;Q5R8T7;Q78PB6;Q9CZA6;Q9ERR1;Q9ES39;Q9GZM8;Q9NXR1	-0.9649702232829854	0.9649702232829854	0.0182135622474661	0.0461045882955823	12	O46480;Q4R4S6;Q5R8T7;Q78PB6;Q9CZA6;Q9ERR1;Q9ES39;Q9GZM8;Q9NXR1	NDEL1;NDEL1;NDEL1;Ndel1;Nde1;Ndel1;Nde1;NDEL1;NDE1	Nuclear distribution protein nudE-like 1;Nuclear distribution protein nudE-like 1;Nuclear distribution protein nudE-like 1;Nuclear distribution protein nudE-like 1;Nuclear distribution protein nudE homolog 1;Nuclear distribution protein nudE-like 1;Nuclear distribution protein nudE homolog 1;Nuclear distribution protein nudE-like 1;Nuclear distribution protein nudE homolog 1	NDEL1_RABIT;NDEL1_MACFA;NDEL1_PONAB;NDEL1_RAT;NDE1_MOUSE;NDEL1_MOUSE;NDE1_RAT;NDEL1_HUMAN;NDE1_HUMAN	1	-48.77110151286771	0.5122889848713229	Intensified_Fed-batch_D05	JM-05B_Cytiva_feeds_D05
429	562056	Intensified_Fed-batch_D05 / JM-05B_Cytiva_feeds_D05	B2RYJ4;B2RYJ4;Q5NVE1;Q5NVE1;Q9NRN7;Q9NRN7	B2RYJ4;Q5NVE1;Q9NRN7	-0.767906604769293	0.767906604769293	0.0182896944464041	0.0462040607070414	16	B2RYJ4;Q5NVE1;Q9NRN7	Aasdhppt;AASDHPPT;AASDHPPT	L-aminoadipate-semialdehyde dehydrogenase-phosphopantetheinyl transferase	ADPPT_RAT;ADPPT_PONAB;ADPPT_HUMAN	2	-41.27309978012465	0.5872690021987534	Intensified_Fed-batch_D05	JM-05B_Cytiva_feeds_D05
432	565331	Intensified_Fed-batch_D05 / JM-05B_Cytiva_feeds_D05	Q58CW5;Q58CW5	Q58CW5	-0.7259668151590347	0.7259668151590347	0.0185187335151312	0.0465119950739869	14	Q58CW5	SERINC2	Serine incorporator 2	SERC2_BOVIN	1	-39.54082554366768	0.6045917445633232	Intensified_Fed-batch_D05	JM-05B_Cytiva_feeds_D05
433	569055	Intensified_Fed-batch_D05 / JM-05B_Cytiva_feeds_D05	P13704;P13704	P13704	-0.929275671126172	0.929275671126172	0.0187844577208541	0.0468701370833499	16	P13704	HMGCS1	Hydroxymethylglutaryl-CoA synthase, cytoplasmic	HMCS1_CRIGR	21	-47.487807822723646	0.5251219217727635	Intensified_Fed-batch_D05	JM-05B_Cytiva_feeds_D05
437	571531	Intensified_Fed-batch_D05 / JM-05B_Cytiva_feeds_D05	P45352;P45352	P45352	-1.1551943052189872	1.1551943052189872	0.0189620905238536	0.0471086068715496	16	P45352	Tyms	Thymidylate synthase	TYSY_RAT	9	-55.09942906689832	0.4490057093310168	Intensified_Fed-batch_D05	JM-05B_Cytiva_feeds_D05
438	573216	Intensified_Fed-batch_D05 / JM-05B_Cytiva_feeds_D05	Q9DCZ4;Q9DCZ4	Q9DCZ4	-0.6658296832999495	0.6658296832999495	0.0190818471684832	0.0472670500540546	16	Q9DCZ4	Apoo	MICOS complex subunit Mic26	MIC26_MOUSE	1	-36.96738957421554	0.6303261042578446	Intensified_Fed-batch_D05	JM-05B_Cytiva_feeds_D05
439	574146	Intensified_Fed-batch_D05 / JM-05B_Cytiva_feeds_D05	P56394;P56394	P56394	-0.7863360341402296	0.7863360341402296	0.0191467482293736	0.0473509911527729	16	P56394	Cox17	Cytochrome c oxidase copper chaperone	COX17_MOUSE	1	-42.0185239578207	0.579814760421793	Intensified_Fed-batch_D05	JM-05B_Cytiva_feeds_D05
440	574665	Intensified_Fed-batch_D05 / JM-05B_Cytiva_feeds_D05	P35508;P35508;P48730;P48730;Q06486;Q06486;Q5RC72;Q5RC72;Q9DC28;Q9DC28	P35508;P48730;Q06486;Q5RC72;Q9DC28	-0.6657460332239727	0.6657460332239727	0.0191833952464501	0.0473984830139854	16	P35508;P48730;Q06486;Q5RC72;Q9DC28	CSNK1D;CSNK1D;Csnk1d;CSNK1D;Csnk1d	Casein kinase I isoform delta	KC1D_BOVIN;KC1D_HUMAN;KC1D_RAT;KC1D_PONAB;KC1D_MOUSE	2	-36.96373472314549	0.6303626527685451	Intensified_Fed-batch_D05	JM-05B_Cytiva_feeds_D05
441	575524	Intensified_Fed-batch_D05 / JM-05B_Cytiva_feeds_D05	P17844;P17844	P17844	-0.7552813153000025	0.7552813153000025	0.019247994795015	0.0474874059570867	16	P17844	DDX5	Probable ATP-dependent RNA helicase DDX5	DDX5_HUMAN	26	-40.75691456072346	0.5924308543927654	Intensified_Fed-batch_D05	JM-05B_Cytiva_feeds_D05
453	585302	Intensified_Fed-batch_D05 / JM-05B_Cytiva_feeds_D05	A4L9P7;A4L9P7;Q6A026;Q6A026	A4L9P7;Q6A026	-0.6830827262804372	0.6830827262804372	0.0199535043972191	0.0484055140347626	16	A4L9P7;Q6A026	Pds5a	Sister chromatid cohesion protein PDS5 homolog A	PDS5A_RAT;PDS5A_MOUSE	15	-37.7167007409832	0.622832992590168	Intensified_Fed-batch_D05	JM-05B_Cytiva_feeds_D05
460	595029	Intensified_Fed-batch_D05 / JM-05B_Cytiva_feeds_D05	Q9NP94;Q9NP94	Q9NP94	-1.716136615353553	1.716136615353553	0.0206660710335993	0.049314678131297	12	Q9NP94	SLC39A2	Zinc transporter ZIP2	S39A2_HUMAN	1	-69.56373181852351	0.3043626818147649	Intensified_Fed-batch_D05	JM-05B_Cytiva_feeds_D05
