## Supplementary material for "Fatty Acid β-oxidation and Ferroptosis Define a Survival-Productivity Trade Off in CHO fed-Batch Bioreactors": JM-05B_Cytiva_feeds_D05_vs_Intensified_Fed-batch_D05_UPREGULATED.tsv

	Unnamed: 0	Comparison (group1/group2)	Group	ProteinGroups	AVG Log2 Ratio	Absolute AVG Log2 Ratio	Pvalue	Qvalue	# of Ratios	UniProtIds	Genes	ProteinDescriptions	ProteinNames	# Unique Total Peptides	% Change	Ratio	Condition Numerator	Condition Denominator	GO Cellular Component	GO Molecular Function	GO Biological Process
0	3167	Intensified_Fed-batch_D05 / JM-05B_Cytiva_feeds_D05	Q8VD48;Q8VD48	Q8VD48	0.7512492099686197	0.7512492099686197	1.2638955137988908e-07	5.66767104008451e-05	14	Q8VD48	Dhrs9	Dehydrogenase/reductase SDR family member 9	DHRS9_RAT	3	68.32497026444571	1.683249702644457	Intensified_Fed-batch_D05	JM-05B_Cytiva_feeds_D05
3	13478	Intensified_Fed-batch_D05 / JM-05B_Cytiva_feeds_D05	O35296;O35296	O35296	1.4941727001499747	1.4941727001499747	3.5136288947182663e-06	0.0003701034599668	15	O35296	HSD3B3	NADPH-dependent 3-keto-steroid reductase HSD3B3	3BHS3_MESAU	2	181.7025650266221	2.817025650266221	Intensified_Fed-batch_D05	JM-05B_Cytiva_feeds_D05
4	16626	Intensified_Fed-batch_D05 / JM-05B_Cytiva_feeds_D05	P21981;P21981	P21981	0.8734193734617496	0.8734193734617496	5.726224896957052e-06	0.0004890004903471	16	P21981	Tgm2	Protein-glutamine gamma-glutamyltransferase 2	TGM2_MOUSE	12	83.19998349542243	1.8319998349542244	Intensified_Fed-batch_D05	JM-05B_Cytiva_feeds_D05
5	16771	Intensified_Fed-batch_D05 / JM-05B_Cytiva_feeds_D05	Q9QZK5;Q9QZK5;Q9R118;Q9R118	Q9QZK5;Q9R118	1.6741036107413625	1.6741036107413625	5.838969296069993e-06	0.0004943422786987	16	Q9QZK5;Q9R118	Htra1	Serine protease HTRA1	HTRA1_RAT;HTRA1_MOUSE	12	219.1210135718977	3.191210135718977	Intensified_Fed-batch_D05	JM-05B_Cytiva_feeds_D05
6	17352	Intensified_Fed-batch_D05 / JM-05B_Cytiva_feeds_D05	P21956;P21956;P70490;P70490	P21956;P70490	1.2924983813098192	1.2924983813098192	6.36808849491107e-06	0.0005210647218202	16	P21956;P70490	Mfge8	Lactadherin	MFGM_MOUSE;MFGM_RAT	1	144.95188288563926	2.4495188288563927	Intensified_Fed-batch_D05	JM-05B_Cytiva_feeds_D05
8	20986	Intensified_Fed-batch_D05 / JM-05B_Cytiva_feeds_D05	Q9UMX5;Q9UMX5	Q9UMX5	0.7731658241726349	0.7731658241726349	1.00427229290066e-05	0.0006794459502814	16	Q9UMX5	NENF	Neudesin	NENF_HUMAN	1	70.90159057320858	1.7090159057320855	Intensified_Fed-batch_D05	JM-05B_Cytiva_feeds_D05
11	31622	Intensified_Fed-batch_D05 / JM-05B_Cytiva_feeds_D05	Q9Z0M5;Q9Z0M5	Q9Z0M5	0.8339699305808229	0.8339699305808229	2.731643350760996e-05	0.0012265435425598	16	Q9Z0M5	Lipa	Lysosomal acid lipase/cholesteryl ester hydrolase	LICH_MOUSE	1	78.25838378440666	1.7825838378440666	Intensified_Fed-batch_D05	JM-05B_Cytiva_feeds_D05
12	33538	Intensified_Fed-batch_D05 / JM-05B_Cytiva_feeds_D05	Q68D51;Q68D51	Q68D51	0.6840213379553008	0.6840213379553008	3.149596621694263e-05	0.0013333836784646	16	Q68D51	DENND2C	DENN domain-containing protein 2C	DEN2C_HUMAN	1	60.6611755678169	1.606611755678169	Intensified_Fed-batch_D05	JM-05B_Cytiva_feeds_D05
14	36067	Intensified_Fed-batch_D05 / JM-05B_Cytiva_feeds_D05	P17870;P17870;P29066;P29066;P49407;P49407;Q4R562;Q4R562;Q8BWG8;Q8BWG8;Q95223;Q95223	P17870;P29066;P49407;Q4R562;Q8BWG8;Q95223	1.100098233991848	1.100098233991848	3.772760846610201e-05	0.0014851948148066	16	P17870;P29066;P49407;Q4R562;Q8BWG8;Q95223	ARRB1;Arrb1;ARRB1;ARRB1;Arrb1;ARRB1	Beta-arrestin-1	ARRB1_BOVIN;ARRB1_RAT;ARRB1_HUMAN;ARRB1_MACFA;ARRB1_MOUSE;ARRB1_RABIT	1	114.36928854691013	2.1436928854691013	Intensified_Fed-batch_D05	JM-05B_Cytiva_feeds_D05
16	39911	Intensified_Fed-batch_D05 / JM-05B_Cytiva_feeds_D05	P30533;P30533	P30533	0.7586253023995618	0.7586253023995618	4.808140909019539e-05	0.0017105021048805	16	P30533	LRPAP1	Alpha-2-macroglobulin receptor-associated protein	AMRP_HUMAN	1	69.18777206611404	1.6918777206611404	Intensified_Fed-batch_D05	JM-05B_Cytiva_feeds_D05
17	43341	Intensified_Fed-batch_D05 / JM-05B_Cytiva_feeds_D05	Q9QZY6;Q9QZY6	Q9QZY6	0.8288219695345606	0.8288219695345606	5.8263986417890025e-05	0.0019087471225783	16	Q9QZY6	CD1C3	T-cell surface glycoprotein CD1c3	CD1C3_CAVPO	1	77.62343885005106	1.7762343885005103	Intensified_Fed-batch_D05	JM-05B_Cytiva_feeds_D05
18	43915	Intensified_Fed-batch_D05 / JM-05B_Cytiva_feeds_D05	O15075;O15075;Q9JLM8;Q9JLM8	O15075;Q9JLM8	0.6112051781957502	0.6112051781957502	6.006028285495734e-05	0.0019418529286021	16	O15075;Q9JLM8	DCLK1;Dclk1	Serine/threonine-protein kinase DCLK1	DCLK1_HUMAN;DCLK1_MOUSE	2	52.75347264978747	1.5275347264978747	Intensified_Fed-batch_D05	JM-05B_Cytiva_feeds_D05
19	48761	Intensified_Fed-batch_D05 / JM-05B_Cytiva_feeds_D05	A2A3L6;A2A3L6	A2A3L6	1.5944588984095418	1.5944588984095418	7.695444969700755e-05	0.0022407686418175	16	A2A3L6	TTC24	Tetratricopeptide repeat protein 24	TTC24_HUMAN	1	201.98123386956576	3.0198123386956577	Intensified_Fed-batch_D05	JM-05B_Cytiva_feeds_D05
21	49249	Intensified_Fed-batch_D05 / JM-05B_Cytiva_feeds_D05	Q6PEC3;Q6PEC3;Q9CX30;Q9CX30	Q6PEC3;Q9CX30	1.2822358041555415	1.2822358041555415	7.884730508238644e-05	0.0022732006252156	16	Q6PEC3;Q9CX30	Yif1b	Protein YIF1B	YIF1B_RAT;YIF1B_MOUSE	1	143.21560624574036	2.432156062457404	Intensified_Fed-batch_D05	JM-05B_Cytiva_feeds_D05
24	53166	Intensified_Fed-batch_D05 / JM-05B_Cytiva_feeds_D05	Q2KJ32;Q2KJ32	Q2KJ32	1.189700120234858	1.189700120234858	9.398405548366204e-05	0.0025099265049116	16	Q2KJ32	SELENBP1	Methanethiol oxidase	SBP1_BOVIN	5	128.10532408729296	2.2810532408729296	Intensified_Fed-batch_D05	JM-05B_Cytiva_feeds_D05
25	56255	Intensified_Fed-batch_D05 / JM-05B_Cytiva_feeds_D05	Q3MQ04;Q3MQ04;Q3MQ06;Q3MQ06;Q3MQ24;Q3MQ24;Q5R792;Q5R792;Q99J83;Q99J83;Q9H1Y0;Q9H1Y0	Q3MQ04;Q3MQ06;Q3MQ24;Q5R792;Q99J83;Q9H1Y0	0.6026636991918032	0.6026636991918032	0.000107531668668	0.0027141235730882	16	Q3MQ04;Q3MQ06;Q3MQ24;Q5R792;Q99J83;Q9H1Y0	ATG5;Atg5;ATG5;ATG5;Atg5;ATG5	Autophagy protein 5	ATG5_PIG;ATG5_RAT;ATG5_BOVIN;ATG5_PONAB;ATG5_MOUSE;ATG5_HUMAN	4	51.85176730389951	1.518517673038995	Intensified_Fed-batch_D05	JM-05B_Cytiva_feeds_D05
26	59608	Intensified_Fed-batch_D05 / JM-05B_Cytiva_feeds_D05	P19637;P19637	P19637	1.772224310024798	1.772224310024798	0.0001232871224398	0.0029367232897388	16	P19637	Plat	Tissue-type plasminogen activator	TPA_RAT	3	241.5801904686576	3.415801904686576	Intensified_Fed-batch_D05	JM-05B_Cytiva_feeds_D05
30	64953	Intensified_Fed-batch_D05 / JM-05B_Cytiva_feeds_D05	O88492;O88492	O88492	1.2303124387298316	1.2303124387298316	0.000150415926966	0.0032881004074776	10	O88492	Plin4	Perilipin-4	PLIN4_MOUSE	1	134.61779458797997	2.3461779458798	Intensified_Fed-batch_D05	JM-05B_Cytiva_feeds_D05
31	65339	Intensified_Fed-batch_D05 / JM-05B_Cytiva_feeds_D05	P49923;P49923	P49923	0.7347330017018008	0.7347330017018008	0.0001525076148167	0.0033140286073736	16	P49923	LPL	Lipoprotein lipase	LIPL_PIG	1	66.40894693535584	1.6640894693535584	Intensified_Fed-batch_D05	JM-05B_Cytiva_feeds_D05
35	74557	Intensified_Fed-batch_D05 / JM-05B_Cytiva_feeds_D05	D3ZHP7;D3ZHP7;Q3U3Q1;Q3U3Q1;Q6PHR2;Q6PHR2	D3ZHP7;Q3U3Q1;Q6PHR2	0.7165190417044979	0.7165190417044979	0.0002080469908042	0.0039620899990475	16	D3ZHP7;Q3U3Q1;Q6PHR2	Ulk3;Ulk3;ULK3	Serine/threonine-protein kinase ULK3	ULK3_RAT;ULK3_MOUSE;ULK3_HUMAN	1	64.32124774940391	1.643212477494039	Intensified_Fed-batch_D05	JM-05B_Cytiva_feeds_D05
36	74845	Intensified_Fed-batch_D05 / JM-05B_Cytiva_feeds_D05	P27615;P27615	P27615	0.7676229846287422	0.7676229846287422	0.0002097227879389	0.0039784844554897	16	P27615	Scarb2	Lysosome membrane protein 2	SCRB2_RAT	1	70.24624577128682	1.7024624577128682	Intensified_Fed-batch_D05	JM-05B_Cytiva_feeds_D05
37	75296	Intensified_Fed-batch_D05 / JM-05B_Cytiva_feeds_D05	P70110;P70110	P70110	1.1855048743963092	1.1855048743963092	0.000212678737176	0.0040104398937415	16	P70110	CD36	Platelet glycoprotein 4	CD36_MESAU	2	127.44297490582102	2.27442974905821	Intensified_Fed-batch_D05	JM-05B_Cytiva_feeds_D05
40	80781	Intensified_Fed-batch_D05 / JM-05B_Cytiva_feeds_D05	Q9EQV6;Q9EQV6	Q9EQV6	0.9398864361191712	0.9398864361191712	0.0002496846832106	0.004389008139315	16	Q9EQV6	Tpp1	Tripeptidyl-peptidase 1	TPP1_RAT	4	91.83772247972098	1.9183772247972093	Intensified_Fed-batch_D05	JM-05B_Cytiva_feeds_D05
41	81977	Intensified_Fed-batch_D05 / JM-05B_Cytiva_feeds_D05	O95571;O95571	O95571	0.6421497820496013	0.6421497820496013	0.0002585283998326	0.0044778182019152	16	O95571	ETHE1	Persulfide dioxygenase ETHE1, mitochondrial	ETHE1_HUMAN	1	56.06529804981979	1.560652980498198	Intensified_Fed-batch_D05	JM-05B_Cytiva_feeds_D05
43	85226	Intensified_Fed-batch_D05 / JM-05B_Cytiva_feeds_D05	P79381;P79381	P79381	0.6706663236652259	0.6706663236652259	0.0002827199834831	0.0047101430891261	16	P79381	EPHX1	Epoxide hydrolase 1	HYEP_PIG	3	59.180799078513104	1.591807990785131	Intensified_Fed-batch_D05	JM-05B_Cytiva_feeds_D05
44	86924	Intensified_Fed-batch_D05 / JM-05B_Cytiva_feeds_D05	P55065;P55065	P55065	1.0616709097893628	1.0616709097893628	0.0002957186640334	0.0048304899582832	16	P55065	Pltp	Phospholipid transfer protein	PLTP_MOUSE	5	108.73476599344846	2.0873476599344847	Intensified_Fed-batch_D05	JM-05B_Cytiva_feeds_D05
45	87067	Intensified_Fed-batch_D05 / JM-05B_Cytiva_feeds_D05	Q9R1J8;Q9R1J8	Q9R1J8	0.7978944132422421	0.7978944132422421	0.0002968984240642	0.0048418294723567	16	Q9R1J8	P3h1	Prolyl 3-hydroxylase 1	P3H1_RAT	11	73.85618751116354	1.7385618751116354	Intensified_Fed-batch_D05	JM-05B_Cytiva_feeds_D05
46	88171	Intensified_Fed-batch_D05 / JM-05B_Cytiva_feeds_D05	Q29448;Q29448	Q29448	0.7787973618909694	0.7787973618909694	0.0003057426686204	0.0049236227763015	16	Q29448	HMGCL	Hydroxymethylglutaryl-CoA lyase, mitochondrial	HMGCL_BOVIN	2	71.57000600752464	1.7157000600752463	Intensified_Fed-batch_D05	JM-05B_Cytiva_feeds_D05
47	89245	Intensified_Fed-batch_D05 / JM-05B_Cytiva_feeds_D05	Q6MGD0;Q6MGD0;Q9CQ89;Q9CQ89	Q6MGD0;Q9CQ89	0.7938155551128546	0.7938155551128546	0.0003143101933543	0.0050006545382819	14	Q6MGD0;Q9CQ89	Cuta	Protein CutA	CUTA_RAT;CUTA_MOUSE	1	73.36534696791728	1.7336534696791728	Intensified_Fed-batch_D05	JM-05B_Cytiva_feeds_D05
49	91890	Intensified_Fed-batch_D05 / JM-05B_Cytiva_feeds_D05	Q810U2;Q810U2	Q810U2	0.8826277998417092	0.8826277998417092	0.0003365194149369	0.0051998916567477	16	Q810U2	Teddm1a	Transmembrane epididymal protein 1A	TDM1A_MOUSE	1	84.37305113670249	1.8437305113670248	Intensified_Fed-batch_D05	JM-05B_Cytiva_feeds_D05
55	109613	Intensified_Fed-batch_D05 / JM-05B_Cytiva_feeds_D05	Q9R112;Q9R112	Q9R112	0.7622915125198418	0.7622915125198418	0.0005069325034601	0.0065666105406061	16	Q9R112	Sqor	Sulfide:quinone oxidoreductase, mitochondrial	SQOR_MOUSE	8	69.61826271377751	1.6961826271377751	Intensified_Fed-batch_D05	JM-05B_Cytiva_feeds_D05
56	110179	Intensified_Fed-batch_D05 / JM-05B_Cytiva_feeds_D05	Q28377;Q28377	Q28377	0.6582571143630851	0.6582571143630851	0.0005131491611742	0.0066129320631778	16	Q28377	FN1	Fibronectin	FINC_HORSE	5	57.81749159721172	1.5781749159721172	Intensified_Fed-batch_D05	JM-05B_Cytiva_feeds_D05
57	110264	Intensified_Fed-batch_D05 / JM-05B_Cytiva_feeds_D05	Q675A5;Q675A5;Q8NCC3;Q8NCC3;Q8VEB4;Q8VEB4	Q675A5;Q8NCC3;Q8VEB4	0.8082021622230352	0.8082021622230352	0.0005138574416391	0.0066170286937237	14	Q675A5;Q8NCC3;Q8VEB4	Pla2g15;PLA2G15;Pla2g15	Phospholipase A2 group XV	PAG15_RAT;PAG15_HUMAN;PAG15_MOUSE	1	75.1028010557161	1.751028010557161	Intensified_Fed-batch_D05	JM-05B_Cytiva_feeds_D05
58	111944	Intensified_Fed-batch_D05 / JM-05B_Cytiva_feeds_D05	Q8BFZ9;Q8BFZ9	Q8BFZ9	0.7414038061658197	0.7414038061658197	0.0005323591872273	0.0067524197337917	16	Q8BFZ9	Erlin2	Erlin-2	ERLN2_MOUSE	11	67.18017848436074	1.6718017848436073	Intensified_Fed-batch_D05	JM-05B_Cytiva_feeds_D05
59	112217	Intensified_Fed-batch_D05 / JM-05B_Cytiva_feeds_D05	Q5VV67;Q5VV67	Q5VV67	0.7874340644757765	0.7874340644757765	0.0005353703769999	0.0067740587745412	16	Q5VV67	PPRC1	Peroxisome proliferator-activated receptor gamma coactivator-related protein 1	PPRC1_HUMAN	2	72.60019141471545	1.7260019141471543	Intensified_Fed-batch_D05	JM-05B_Cytiva_feeds_D05
60	114703	Intensified_Fed-batch_D05 / JM-05B_Cytiva_feeds_D05	Q8CB44;Q8CB44	Q8CB44	1.4547673650247588	1.4547673650247588	0.0005630082330865	0.0069699854432303	10	Q8CB44	Gramd4	GRAM domain-containing protein 4	GRAM4_MOUSE	1	174.11235673855728	2.7411235673855727	Intensified_Fed-batch_D05	JM-05B_Cytiva_feeds_D05
61	116019	Intensified_Fed-batch_D05 / JM-05B_Cytiva_feeds_D05	Q8SQ23;Q8SQ23	Q8SQ23	1.499079571460553	1.499079571460553	0.0005777791891616	0.0070710870120003	16	Q8SQ23	PLAT	Tissue-type plasminogen activator	TPA_PIG	1	182.6623185114761	2.826623185114761	Intensified_Fed-batch_D05	JM-05B_Cytiva_feeds_D05
62	118209	Intensified_Fed-batch_D05 / JM-05B_Cytiva_feeds_D05	P17710;P17710	P17710	0.7305198862003535	0.7305198862003535	0.0006034745510646	0.0072486760027711	16	P17710	Hk1	Hexokinase-1	HXK1_MOUSE	1	65.92369026271692	1.6592369026271692	Intensified_Fed-batch_D05	JM-05B_Cytiva_feeds_D05
64	118912	Intensified_Fed-batch_D05 / JM-05B_Cytiva_feeds_D05	P22985;P22985	P22985	0.6601609530238696	0.6601609530238696	0.000611442291452	0.0073010157573025	16	P22985	Xdh	Xanthine dehydrogenase/oxidase	XDH_RAT	9	58.025891411108056	1.5802589141110803	Intensified_Fed-batch_D05	JM-05B_Cytiva_feeds_D05
65	120278	Intensified_Fed-batch_D05 / JM-05B_Cytiva_feeds_D05	P49130;P49130	P49130	0.9338190875053148	0.9338190875053148	0.0006267324621423	0.0073985920428684	16	P49130	LAMP2	Lysosome-associated membrane glycoprotein 2	LAMP2_CRIGR	5	91.03263047635777	1.9103263047635768	Intensified_Fed-batch_D05	JM-05B_Cytiva_feeds_D05
68	121528	Intensified_Fed-batch_D05 / JM-05B_Cytiva_feeds_D05	Q6P7S1;Q6P7S1	Q6P7S1	1.4356508335858729	1.4356508335858729	0.0006418424104363	0.0074990393642161	14	Q6P7S1	Asah1	Acid ceramidase	ASAH1_RAT	1	170.50416986271208	2.7050416986271206	Intensified_Fed-batch_D05	JM-05B_Cytiva_feeds_D05
69	122924	Intensified_Fed-batch_D05 / JM-05B_Cytiva_feeds_D05	Q6P767;Q6P767	Q6P767	0.7393066637335344	0.7393066637335344	0.0006588071876544	0.0076098353315936	16	Q6P767	Pttg1ip	Pituitary tumor-transforming gene 1 protein-interacting protein	PTTG_RAT	1	66.93733717825496	1.6693733717825496	Intensified_Fed-batch_D05	JM-05B_Cytiva_feeds_D05
70	124315	Intensified_Fed-batch_D05 / JM-05B_Cytiva_feeds_D05	Q60HF8;Q60HF8	Q60HF8	0.6260209403374976	0.6260209403374976	0.0006755723955793	0.0077162302842242	16	Q60HF8	FUCA1	Tissue alpha-L-fucosidase	FUCO_MACFA	1	54.3302575525658	1.543302575525658	Intensified_Fed-batch_D05	JM-05B_Cytiva_feeds_D05
74	132471	Intensified_Fed-batch_D05 / JM-05B_Cytiva_feeds_D05	Q96IU4;Q96IU4	Q96IU4	0.8184530772010987	0.8184530772010987	0.0007790142597445	0.0083498459250468	16	Q96IU4	ABHD14B	Putative protein-lysine deacylase ABHD14B	ABHEB_HUMAN	2	76.35140590106069	1.7635140590106069	Intensified_Fed-batch_D05	JM-05B_Cytiva_feeds_D05
79	141636	Intensified_Fed-batch_D05 / JM-05B_Cytiva_feeds_D05	Q2XQV4;Q2XQV4	Q2XQV4	0.6773775695188916	0.6773775695188916	0.0009080777337168	0.0091033321421447	14	Q2XQV4	ALDH2	Aldehyde dehydrogenase, mitochondrial	ALDH2_PIG	1	59.92301424574635	1.5992301424574635	Intensified_Fed-batch_D05	JM-05B_Cytiva_feeds_D05
80	144135	Intensified_Fed-batch_D05 / JM-05B_Cytiva_feeds_D05	P51870;P51870	P51870	1.2176446806093288	1.2176446806093288	0.0009442711141864	0.0093021530180374	14	P51870	Cyp4f5	Cytochrome P450 4F5	CP4F5_RAT	2	132.56672271504974	2.325667227150497	Intensified_Fed-batch_D05	JM-05B_Cytiva_feeds_D05
82	147159	Intensified_Fed-batch_D05 / JM-05B_Cytiva_feeds_D05	Q8CHT0;Q8CHT0	Q8CHT0	0.7583910494902417	0.7583910494902417	0.0009887909754472	0.0095405324302899	16	Q8CHT0	Aldh4a1	Delta-1-pyrroline-5-carboxylate dehydrogenase, mitochondrial	AL4A1_MOUSE	6	69.16030298272409	1.6916030298272409	Intensified_Fed-batch_D05	JM-05B_Cytiva_feeds_D05
83	147194	Intensified_Fed-batch_D05 / JM-05B_Cytiva_feeds_D05	P13796;P13796	P13796	0.6208934323780821	0.6208934323780821	0.0009893095092656	0.0095432493874607	16	P13796	LCP1	Plastin-2	PLSL_HUMAN	18	53.78272323187687	1.5378272323187687	Intensified_Fed-batch_D05	JM-05B_Cytiva_feeds_D05
85	148493	Intensified_Fed-batch_D05 / JM-05B_Cytiva_feeds_D05	P11152;P11152	P11152	0.7259621196891873	0.7259621196891873	0.0010082726873811	0.0096408326864144	16	P11152	Lpl	Lipoprotein lipase	LIPL_MOUSE	8	65.40033077624557	1.6540033077624556	Intensified_Fed-batch_D05	JM-05B_Cytiva_feeds_D05
89	153663	Intensified_Fed-batch_D05 / JM-05B_Cytiva_feeds_D05	P16675;P16675	P16675	0.6067005120432377	0.6067005120432377	0.0010876965559317	0.0100505583240314	16	P16675	Ctsa	Lysosomal protective protein	PPGB_MOUSE	5	52.27725956954181	1.522772595695418	Intensified_Fed-batch_D05	JM-05B_Cytiva_feeds_D05
91	157511	Intensified_Fed-batch_D05 / JM-05B_Cytiva_feeds_D05	Q9Z2Z6;Q9Z2Z6	Q9Z2Z6	0.6360589068879505	0.6360589068879505	0.0011492515126373	0.0103599887038383	16	Q9Z2Z6	Slc25a20	Mitochondrial carnitine/acylcarnitine carrier protein	MCAT_MOUSE	9	55.40779910538007	1.5540779910538007	Intensified_Fed-batch_D05	JM-05B_Cytiva_feeds_D05
96	164293	Intensified_Fed-batch_D05 / JM-05B_Cytiva_feeds_D05	Q8NG48;Q8NG48	Q8NG48	0.8482860399859433	0.8482860399859433	0.0012603233423491	0.0108923004699718	16	Q8NG48	LINS1	Protein Lines homolog 1	LINES_HUMAN	1	80.03607777913932	1.8003607777913933	Intensified_Fed-batch_D05	JM-05B_Cytiva_feeds_D05
97	164476	Intensified_Fed-batch_D05 / JM-05B_Cytiva_feeds_D05	Q8R3V5;Q8R3V5	Q8R3V5	0.6694891530486486	0.6694891530486486	0.0012633342863197	0.010906119557609	16	Q8R3V5	Sh3glb2	Endophilin-B2	SHLB2_MOUSE	9	59.050968083686286	1.5905096808368628	Intensified_Fed-batch_D05	JM-05B_Cytiva_feeds_D05
99	169152	Intensified_Fed-batch_D05 / JM-05B_Cytiva_feeds_D05	P32198;P32198	P32198	0.8148117886266066	0.8148117886266066	0.0013454511520523	0.0112938039070488	16	P32198	Cpt1a	Carnitine O-palmitoyltransferase 1, liver isoform	CPT1A_RAT	12	75.90686519753417	1.7590686519753418	Intensified_Fed-batch_D05	JM-05B_Cytiva_feeds_D05
103	176442	Intensified_Fed-batch_D05 / JM-05B_Cytiva_feeds_D05	Q8R3D1;Q8R3D1;Q9NVG8;Q9NVG8	Q8R3D1;Q9NVG8	0.8108188024128549	0.8108188024128549	0.0014765409402639	0.0118822847769643	14	Q8R3D1;Q9NVG8	Tbc1d13;TBC1D13	TBC1 domain family member 13	TBC13_MOUSE;TBC13_HUMAN	1	75.42067612301553	1.7542067612301553	Intensified_Fed-batch_D05	JM-05B_Cytiva_feeds_D05
104	176637	Intensified_Fed-batch_D05 / JM-05B_Cytiva_feeds_D05	P08699;P08699	P08699	0.6133798183610982	0.6133798183610982	0.0014800051885043	0.0118967646647544	16	P08699	Lgals3	Galectin-3	LEG3_RAT	1	52.98389856197072	1.5298389856197072	Intensified_Fed-batch_D05	JM-05B_Cytiva_feeds_D05
108	184443	Intensified_Fed-batch_D05 / JM-05B_Cytiva_feeds_D05	Q5R778;Q5R778;Q709F0;Q709F0	Q5R778;Q709F0	1.0018352287291503	1.0018352287291503	0.00163010989107	0.0125492134968355	10	Q5R778;Q709F0	ACAD11	Acyl-CoA dehydrogenase family member 11	ACD11_PONAB;ACD11_HUMAN	1	100.25457861216994	2.0025457861217	Intensified_Fed-batch_D05	JM-05B_Cytiva_feeds_D05
109	186572	Intensified_Fed-batch_D05 / JM-05B_Cytiva_feeds_D05	O60664;O60664;Q5RAV8;Q5RAV8	O60664;Q5RAV8	1.0055751415372227	1.0055751415372227	0.0016718601320519	0.0127235167266164	16	O60664;Q5RAV8	PLIN3	Perilipin-3	PLIN3_HUMAN;PLIN3_PONAB	2	100.77437400686398	2.00774374006864	Intensified_Fed-batch_D05	JM-05B_Cytiva_feeds_D05
114	195074	Intensified_Fed-batch_D05 / JM-05B_Cytiva_feeds_D05	Q5R6W3;Q5R6W3;Q96H35;Q96H35;Q9CR83;Q9CR83	Q5R6W3;Q96H35;Q9CR83	0.6066614054190943	0.6066614054190943	0.0018489647713562	0.0134581129356357	16	Q5R6W3;Q96H35;Q9CR83	RBM18;RBM18;Rbm18	Probable RNA-binding protein 18	RBM18_PONAB;RBM18_HUMAN;RBM18_MOUSE	1	52.27313189967617	1.5227313189967615	Intensified_Fed-batch_D05	JM-05B_Cytiva_feeds_D05
121	205702	Intensified_Fed-batch_D05 / JM-05B_Cytiva_feeds_D05	Q61233;Q61233	Q61233	0.7501243042750991	0.7501243042750991	0.0020792490051451	0.0143523744411627	16	Q61233	Lcp1	Plastin-2	PLSL_MOUSE	9	68.19377419676931	1.681937741967693	Intensified_Fed-batch_D05	JM-05B_Cytiva_feeds_D05
123	210004	Intensified_Fed-batch_D05 / JM-05B_Cytiva_feeds_D05	Q5FVK6;Q5FVK6;Q8BRN9;Q8BRN9	Q5FVK6;Q8BRN9	0.7131184433923156	0.7131184433923156	0.0021775663462624	0.0147230880213585	16	Q5FVK6;Q8BRN9	Cc2d1b	Coiled-coil and C2 domain-containing protein 1B	C2D1B_RAT;C2D1B_MOUSE	1	63.934379775072216	1.639343797750722	Intensified_Fed-batch_D05	JM-05B_Cytiva_feeds_D05
126	211965	Intensified_Fed-batch_D05 / JM-05B_Cytiva_feeds_D05	O95822;O95822	O95822	0.8306977781494129	0.8306977781494129	0.0022248012533462	0.0149033134025344	16	O95822	MLYCD	Malonyl-CoA decarboxylase, mitochondrial	DCMC_HUMAN	5	77.85453708523298	1.7785453708523298	Intensified_Fed-batch_D05	JM-05B_Cytiva_feeds_D05
128	214602	Intensified_Fed-batch_D05 / JM-05B_Cytiva_feeds_D05	Q3UQ28;Q3UQ28	Q3UQ28	0.643234952732327	0.643234952732327	0.0022864001373165	0.0151277241332855	16	Q3UQ28	Pxdn	Peroxidasin homolog	PXDN_MOUSE	22	56.18273187409761	1.561827318740976	Intensified_Fed-batch_D05	JM-05B_Cytiva_feeds_D05
129	215134	Intensified_Fed-batch_D05 / JM-05B_Cytiva_feeds_D05	B2GV54;B2GV54	B2GV54	0.995138596515154	0.995138596515154	0.0022985320972898	0.015170245601071	16	B2GV54	Nceh1	Neutral cholesterol ester hydrolase 1	NCEH1_RAT	10	99.32720056819836	1.993272005681984	Intensified_Fed-batch_D05	JM-05B_Cytiva_feeds_D05
136	224204	Intensified_Fed-batch_D05 / JM-05B_Cytiva_feeds_D05	P30837;P30837;P52476;P52476;Q5R6B5;Q5R6B5;Q66HF8;Q66HF8;Q9CZS1;Q9CZS1	P30837;P52476;Q5R6B5;Q66HF8;Q9CZS1	1.3557580244411571	1.3557580244411571	0.0025178160020541	0.0159454156048465	16	P30837;P52476;Q5R6B5;Q66HF8;Q9CZS1	ALDH1B1;ALDH1B1;ALDH1B1;Aldh1b1;Aldh1b1	Aldehyde dehydrogenase X, mitochondrial;Aldehyde dehydrogenase X, mitochondrial (Fragment);Aldehyde dehydrogenase X, mitochondrial;Aldehyde dehydrogenase X, mitochondrial;Aldehyde dehydrogenase X, mitochondrial	AL1B1_HUMAN;AL1B1_BOVIN;AL1B1_PONAB;AL1B1_RAT;AL1B1_MOUSE	1	155.93155313185895	2.5593155313185894	Intensified_Fed-batch_D05	JM-05B_Cytiva_feeds_D05
137	224326	Intensified_Fed-batch_D05 / JM-05B_Cytiva_feeds_D05	O00442;O00442;Q4R3J0;Q4R3J0	O00442;Q4R3J0	0.5883774371821946	0.5883774371821946	0.0025212603604525	0.0159584981726977	14	O00442;Q4R3J0	RTCA	RNA 3'-terminal phosphate cyclase	RTCA_HUMAN;RTCA_MACFA	3	50.35547858942066	1.5035547858942069	Intensified_Fed-batch_D05	JM-05B_Cytiva_feeds_D05
138	224679	Intensified_Fed-batch_D05 / JM-05B_Cytiva_feeds_D05	Q01518;Q01518	Q01518	0.6192122279500338	0.6192122279500338	0.0025297322663136	0.0159869405311275	16	Q01518	CAP1	Adenylyl cyclase-associated protein 1	CAP1_HUMAN	1	53.60362120052111	1.5360362120052111	Intensified_Fed-batch_D05	JM-05B_Cytiva_feeds_D05
141	226728	Intensified_Fed-batch_D05 / JM-05B_Cytiva_feeds_D05	O95718;O95718;P62508;P62508;P62509;P62509;P62510;P62510;Q5RAM2;Q5RAM2	O95718;P62508;P62509;P62510;Q5RAM2	0.7268781106184048	0.7268781106184048	0.002580109375434	0.0161575230310139	16	O95718;P62508;P62509;P62510;Q5RAM2	ESRRB;ESRRG;Esrrg;Esrrg;ESRRG	Steroid hormone receptor ERR2;Estrogen-related receptor gamma;Estrogen-related receptor gamma;Estrogen-related receptor gamma;Estrogen-related receptor gamma	ERR2_HUMAN;ERR3_HUMAN;ERR3_MOUSE;ERR3_RAT;ERR3_PONAB	1	65.5053795253885	1.655053795253885	Intensified_Fed-batch_D05	JM-05B_Cytiva_feeds_D05
147	236004	Intensified_Fed-batch_D05 / JM-05B_Cytiva_feeds_D05	Q9D1A2;Q9D1A2	Q9D1A2	0.7356420836747011	0.7356420836747011	0.0028114910785689	0.0169151147143238	16	Q9D1A2	Cndp2	Cytosolic non-specific dipeptidase	CNDP2_MOUSE	17	66.51383885094918	1.665138388509492	Intensified_Fed-batch_D05	JM-05B_Cytiva_feeds_D05
148	236913	Intensified_Fed-batch_D05 / JM-05B_Cytiva_feeds_D05	P00007;P00007;P00011;P00011;P00012;P00012;P68098;P68098;P68099;P68099;P68100;P68100	P00007;P00011;P00012;P68098;P68099;P68100	0.7134191627741645	0.7134191627741645	0.0028350058799699	0.016991056581534	14	P00007;P00011;P00012;P68098;P68099;P68100	CYCS	Cytochrome c	CYC_HIPAM;CYC_CANLF;CYC_MIRLE;CYC_LAMGU;CYC_CAMDR;CYC_ESCRO	1	63.96855427643344	1.6396855427643344	Intensified_Fed-batch_D05	JM-05B_Cytiva_feeds_D05
151	242839	Intensified_Fed-batch_D05 / JM-05B_Cytiva_feeds_D05	Q3ZBJ3;Q3ZBJ3	Q3ZBJ3	0.7635572433605409	0.7635572433605409	0.0029918577478231	0.0174937138982501	14	Q3ZBJ3	FXYD7	FXYD domain-containing ion transport regulator 7	FXYD7_BOVIN	1	69.7671405195599	1.697671405195599	Intensified_Fed-batch_D05	JM-05B_Cytiva_feeds_D05
153	244064	Intensified_Fed-batch_D05 / JM-05B_Cytiva_feeds_D05	P17439;P17439	P17439	0.9866897051853702	0.9866897051853702	0.0030254688030401	0.0176013085378606	16	P17439	Gba1	Lysosomal acid glucosylceramidase	GBA1_MOUSE	4	98.16328711401287	1.9816328711401288	Intensified_Fed-batch_D05	JM-05B_Cytiva_feeds_D05
158	247955	Intensified_Fed-batch_D05 / JM-05B_Cytiva_feeds_D05	A2RUW1;A2RUW1;Q9QZ06;Q9QZ06	A2RUW1;Q9QZ06	0.6639590391397641	0.6639590391397641	0.003128863698309	0.0179171599295906	16	A2RUW1;Q9QZ06	Tollip	Toll-interacting protein	TOLIP_RAT;TOLIP_MOUSE	1	58.44246363779133	1.5844246363779133	Intensified_Fed-batch_D05	JM-05B_Cytiva_feeds_D05
167	261309	Intensified_Fed-batch_D05 / JM-05B_Cytiva_feeds_D05	P17931;P17931;P47845;P47845	P17931;P47845	0.6931060924563596	0.6931060924563596	0.003508701650264	0.0190653989147287	16	P17931;P47845	LGALS3	Galectin-3	LEG3_HUMAN;LEG3_RABIT	1	61.67606260765703	1.6167606260765703	Intensified_Fed-batch_D05	JM-05B_Cytiva_feeds_D05
172	267397	Intensified_Fed-batch_D05 / JM-05B_Cytiva_feeds_D05	Q9R233;Q9R233	Q9R233	0.905111833329783	0.905111833329783	0.0036885005112033	0.0195862239987659	16	Q9R233	Tapbp	Tapasin	TPSN_MOUSE	1	87.26896544465994	1.8726896544466	Intensified_Fed-batch_D05	JM-05B_Cytiva_feeds_D05
177	273590	Intensified_Fed-batch_D05 / JM-05B_Cytiva_feeds_D05	P30116;P30116	P30116	0.7825405222853326	0.7825405222853326	0.0038765171593207	0.02011828554378	16	P30116		Glutathione S-transferase	GSTMU_MESAU	3	72.01573284924567	1.7201573284924567	Intensified_Fed-batch_D05	JM-05B_Cytiva_feeds_D05
178	274022	Intensified_Fed-batch_D05 / JM-05B_Cytiva_feeds_D05	A2A6Q5;A2A6Q5;A7Z061;A7Z061;P30260;P30260;Q4V8A2;Q4V8A2	A2A6Q5;A7Z061;P30260;Q4V8A2	0.6628282994063345	0.6628282994063345	0.0038898934070934	0.0201561615957246	16	A2A6Q5;A7Z061;P30260;Q4V8A2	Cdc27;CDC27;CDC27;Cdc27	Cell division cycle protein 27 homolog	CDC27_MOUSE;CDC27_BOVIN;CDC27_HUMAN;CDC27_RAT	1	58.318329989701965	1.5831832998970197	Intensified_Fed-batch_D05	JM-05B_Cytiva_feeds_D05
179	274471	Intensified_Fed-batch_D05 / JM-05B_Cytiva_feeds_D05	Q3ULJ0;Q3ULJ0	Q3ULJ0	0.7153615109671986	0.7153615109671986	0.0039039080550798	0.0201956893220138	16	Q3ULJ0	Gpd1l	Glycerol-3-phosphate dehydrogenase 1-like protein	GPD1L_MOUSE	14	64.18945925297521	1.641894592529752	Intensified_Fed-batch_D05	JM-05B_Cytiva_feeds_D05
180	275844	Intensified_Fed-batch_D05 / JM-05B_Cytiva_feeds_D05	Q5R6S3;Q5R6S3;Q8IUR7;Q8IUR7	Q5R6S3;Q8IUR7	0.6946334091616173	0.6946334091616173	0.0039475757312259	0.020319943756879	16	Q5R6S3;Q8IUR7	ARMC8	Armadillo repeat-containing protein 8	ARMC8_PONAB;ARMC8_HUMAN	6	61.84731245433983	1.6184731245433983	Intensified_Fed-batch_D05	JM-05B_Cytiva_feeds_D05
185	279250	Intensified_Fed-batch_D05 / JM-05B_Cytiva_feeds_D05	Q14696;Q14696;Q5R6F1;Q5R6F1	Q14696;Q5R6F1	0.6041631765506538	0.6041631765506538	0.0040560796281088	0.0206238092318111	16	Q14696;Q5R6F1	MESD	LRP chaperone MESD	MESD_HUMAN;MESD_PONAB	1	52.00967777811527	1.5200967777811527	Intensified_Fed-batch_D05	JM-05B_Cytiva_feeds_D05
193	288885	Intensified_Fed-batch_D05 / JM-05B_Cytiva_feeds_D05	P00787;P00787;P10605;P10605	P00787;P10605	0.7428859891401244	0.7428859891401244	0.0043665549851513	0.0214619700861462	16	P00787;P10605	Ctsb	Cathepsin B	CATB_RAT;CATB_MOUSE	3	67.3520228019183	1.673520228019183	Intensified_Fed-batch_D05	JM-05B_Cytiva_feeds_D05
198	293293	Intensified_Fed-batch_D05 / JM-05B_Cytiva_feeds_D05	P81178;P81178	P81178	0.7104001542544962	0.7104001542544962	0.0045136598565136	0.0218515031041919	16	P81178	ALDH2	Aldehyde dehydrogenase, mitochondrial	ALDH2_MESAU	26	63.625789615066	1.63625789615066	Intensified_Fed-batch_D05	JM-05B_Cytiva_feeds_D05
203	294522	Intensified_Fed-batch_D05 / JM-05B_Cytiva_feeds_D05	A2VEC9;A2VEC9	A2VEC9	0.6062994021051752	0.6062994021051752	0.0045552660528608	0.0219609035525967	14	A2VEC9	SSPOP	SCO-spondin	SSPO_HUMAN	1	52.23492807865904	1.5223492807865904	Intensified_Fed-batch_D05	JM-05B_Cytiva_feeds_D05
205	295747	Intensified_Fed-batch_D05 / JM-05B_Cytiva_feeds_D05	Q32LD1;Q32LD1;Q8IXM2;Q8IXM2;Q9DCT6;Q9DCT6	Q32LD1;Q8IXM2;Q9DCT6	1.0458901718621108	1.0458901718621108	0.0045978084186685	0.0220742964721366	12	Q32LD1;Q8IXM2;Q9DCT6	BAP18;BAP18;Bap18	Chromatin complexes subunit BAP18	BAP18_BOVIN;BAP18_HUMAN;BAP18_MOUSE	1	106.4639890010397	2.064639890010397	Intensified_Fed-batch_D05	JM-05B_Cytiva_feeds_D05
209	299049	Intensified_Fed-batch_D05 / JM-05B_Cytiva_feeds_D05	Q921I0;Q921I0	Q921I0	1.0611939344326404	1.0611939344326404	0.0047106983519466	0.0223664564523519	16	Q921I0	Ormdl1	ORM1-like protein 1	ORML1_MOUSE	1	108.6657667383946	2.086657667383946	Intensified_Fed-batch_D05	JM-05B_Cytiva_feeds_D05
211	300661	Intensified_Fed-batch_D05 / JM-05B_Cytiva_feeds_D05	B1WC61;B1WC61	B1WC61	0.9402192632354148	0.9402192632354148	0.0047683714325935	0.0225189783224907	16	B1WC61	Acad9	Complex I assembly factor ACAD9, mitochondrial	ACAD9_RAT	2	91.88198419797511	1.9188198419797515	Intensified_Fed-batch_D05	JM-05B_Cytiva_feeds_D05
212	301487	Intensified_Fed-batch_D05 / JM-05B_Cytiva_feeds_D05	Q8BXA5;Q8BXA5	Q8BXA5	0.6839419283195567	0.6839419283195567	0.0047958274070402	0.0225865896606222	16	Q8BXA5	Clptm1l	Lipid scramblase CLPTM1L	CLP1L_MOUSE	2	60.65233260796943	1.6065233260796945	Intensified_Fed-batch_D05	JM-05B_Cytiva_feeds_D05
213	301745	Intensified_Fed-batch_D05 / JM-05B_Cytiva_feeds_D05	P97770;P97770;Q2T9W2;Q2T9W2;Q9BV44;Q9BV44	P97770;Q2T9W2;Q9BV44	0.6896197079992457	0.6896197079992457	0.0048042399388828	0.0226068636559882	14	P97770;Q2T9W2;Q9BV44	Thumpd3;THUMPD3;THUMPD3	tRNA (guanine(6)-N2)-methyltransferase THUMP3	THUM3_MOUSE;THUM3_BOVIN;THUM3_HUMAN	1	61.28583156498544	1.6128583156498544	Intensified_Fed-batch_D05	JM-05B_Cytiva_feeds_D05
214	302454	Intensified_Fed-batch_D05 / JM-05B_Cytiva_feeds_D05	Q9DAK9;Q9DAK9	Q9DAK9	0.7555870160830297	0.7555870160830297	0.0048293906726663	0.0226720718725549	16	Q9DAK9	Phpt1	14 kDa phosphohistidine phosphatase	PHP14_MOUSE	3	68.83184099392012	1.6883184099392012	Intensified_Fed-batch_D05	JM-05B_Cytiva_feeds_D05
215	303794	Intensified_Fed-batch_D05 / JM-05B_Cytiva_feeds_D05	Q5R4L6;Q5R4L6;Q9JHW2;Q9JHW2;Q9NQR4;Q9NQR4	Q5R4L6;Q9JHW2;Q9NQR4	0.7129435999834846	0.7129435999834846	0.0048741569213472	0.022781170408687	16	Q5R4L6;Q9JHW2;Q9NQR4	NIT2;Nit2;NIT2	Omega-amidase NIT2	NIT2_PONAB;NIT2_MOUSE;NIT2_HUMAN	3	63.91451340817871	1.639145134081787	Intensified_Fed-batch_D05	JM-05B_Cytiva_feeds_D05
222	313985	Intensified_Fed-batch_D05 / JM-05B_Cytiva_feeds_D05	D3ZDK2;D3ZDK2;P51668;P51668;P61080;P61080;Q2TA10;Q2TA10;Q9Y2X8;Q9Y2X8	D3ZDK2;P51668;P61080;Q2TA10;Q9Y2X8	0.6401120876677515	0.6401120876677515	0.0052294943769438	0.0236485861097235	16	D3ZDK2;P51668;P61080;Q2TA10;Q9Y2X8	Ube2d1;UBE2D1;Ube2d1;UBE2D1;UBE2D4	Ubiquitin-conjugating enzyme E2 D1;Ubiquitin-conjugating enzyme E2 D1;Ubiquitin-conjugating enzyme E2 D1;Ubiquitin-conjugating enzyme E2 D1;Ubiquitin-conjugating enzyme E2 D4	UB2D1_RAT;UB2D1_HUMAN;UB2D1_MOUSE;UB2D1_BOVIN;UB2D4_HUMAN	1	55.84502356826717	1.5584502356826715	Intensified_Fed-batch_D05	JM-05B_Cytiva_feeds_D05
223	314495	Intensified_Fed-batch_D05 / JM-05B_Cytiva_feeds_D05	P15586;P15586;P50426;P50426;Q1LZH9;Q1LZH9;Q8BFR4;Q8BFR4	P15586;P50426;Q1LZH9;Q8BFR4	0.6246865217531052	0.6246865217531052	0.0052479400540854	0.0236935909738623	16	P15586;P50426;Q1LZH9;Q8BFR4	GNS;GNS;GNS;Gns	N-acetylglucosamine-6-sulfatase	GNS_HUMAN;GNS_CAPHI;GNS_BOVIN;GNS_MOUSE	1	54.1875760122174	1.541875760122174	Intensified_Fed-batch_D05	JM-05B_Cytiva_feeds_D05
240	331353	Intensified_Fed-batch_D05 / JM-05B_Cytiva_feeds_D05	A7YY28;A7YY28;Q6DGG1;Q6DGG1	A7YY28;Q6DGG1	0.8406226445030832	0.8406226445030832	0.0058746155060763	0.0251734795129267	16	A7YY28;Q6DGG1	ABHD14B;Abhd14b	Putative protein-lysine deacylase ABHD14B	ABHEB_BOVIN;ABHEB_RAT	1	79.08228660966334	1.7908228660966334	Intensified_Fed-batch_D05	JM-05B_Cytiva_feeds_D05
241	332741	Intensified_Fed-batch_D05 / JM-05B_Cytiva_feeds_D05	Q71LX4;Q71LX4	Q71LX4	0.5936600728060284	0.5936600728060284	0.0059265225680395	0.0252900371498465	14	Q71LX4	Tln2	Talin-2	TLN2_MOUSE	4	50.90703601095037	1.5090703601095037	Intensified_Fed-batch_D05	JM-05B_Cytiva_feeds_D05
245	337462	Intensified_Fed-batch_D05 / JM-05B_Cytiva_feeds_D05	P0C2X9;P0C2X9	P0C2X9	0.6016975302740403	0.6016975302740403	0.0061112097869165	0.0257133213241844	14	P0C2X9	Aldh4a1	Delta-1-pyrroline-5-carboxylate dehydrogenase, mitochondrial	AL4A1_RAT	1	51.7501066359487	1.517501066359487	Intensified_Fed-batch_D05	JM-05B_Cytiva_feeds_D05
257	346150	Intensified_Fed-batch_D05 / JM-05B_Cytiva_feeds_D05	P08758;P08758;Q5R1W0;Q5R1W0	P08758;Q5R1W0	0.7321690803872076	0.7321690803872076	0.0064534469777032	0.0264717896430947	16	P08758;Q5R1W0	ANXA5	Annexin A5	ANXA5_HUMAN;ANXA5_PANTR	16	66.1134717765864	1.661134717765864	Intensified_Fed-batch_D05	JM-05B_Cytiva_feeds_D05
258	348600	Intensified_Fed-batch_D05 / JM-05B_Cytiva_feeds_D05	Q8TDZ2;Q8TDZ2	Q8TDZ2	1.8449840116657936	1.8449840116657936	0.0065474249284024	0.0266688696400348	14	Q8TDZ2	MICAL1	[F-actin]-monooxygenase MICAL1	MICA1_HUMAN	1	259.24896783789325	3.5924896783789326	Intensified_Fed-batch_D05	JM-05B_Cytiva_feeds_D05
259	350484	Intensified_Fed-batch_D05 / JM-05B_Cytiva_feeds_D05	Q9QXS1;Q9QXS1	Q9QXS1	0.7411174183003524	0.7411174183003524	0.0066246713970039	0.026838234327188	16	Q9QXS1	Plec	Plectin	PLEC_MOUSE	5	67.14699501780721	1.671469950178072	Intensified_Fed-batch_D05	JM-05B_Cytiva_feeds_D05
261	354253	Intensified_Fed-batch_D05 / JM-05B_Cytiva_feeds_D05	O97716;O97716;P10827;P10827;P63058;P63058;P63059;P63059;Q28570;Q28570	O97716;P10827;P63058;P63059;Q28570	0.6863054522155709	0.6863054522155709	0.0067825736236885	0.0271852700643111	14	O97716;P10827;P63058;P63059;Q28570	THRA;THRA;Thra;Thra;THRA	Thyroid hormone receptor alpha	THA_PIG;THA_HUMAN;THA_MOUSE;THA_RAT;THA_SHEEP	1	60.915740200269575	1.6091574020026955	Intensified_Fed-batch_D05	JM-05B_Cytiva_feeds_D05
269	363184	Intensified_Fed-batch_D05 / JM-05B_Cytiva_feeds_D05	Q5FVH2;Q5FVH2	Q5FVH2	0.9506486399474364	0.9506486399474364	0.007157596225993	0.0279830625797666	16	Q5FVH2	Pld3	5'-3' exonuclease PLD3	PLD3_RAT	3	93.27414287835138	1.9327414287835136	Intensified_Fed-batch_D05	JM-05B_Cytiva_feeds_D05
273	370770	Intensified_Fed-batch_D05 / JM-05B_Cytiva_feeds_D05	Q6P7A9;Q6P7A9	Q6P7A9	0.6374756924147622	0.6374756924147622	0.0074826210635406	0.0286553239569167	16	Q6P7A9	Gaa	Lysosomal alpha-glucosidase	LYAG_RAT	4	55.56049088176267	1.5556049088176267	Intensified_Fed-batch_D05	JM-05B_Cytiva_feeds_D05
304	403031	Intensified_Fed-batch_D05 / JM-05B_Cytiva_feeds_D05	P13599;P13599	P13599	0.8339720730397097	0.8339720730397097	0.0089372911861358	0.0314864375052401	16	P13599	Fcgrt	IgG receptor FcRn large subunit p51	FCGRN_RAT	2	78.25864850531525	1.7825864850531523	Intensified_Fed-batch_D05	JM-05B_Cytiva_feeds_D05
306	406783	Intensified_Fed-batch_D05 / JM-05B_Cytiva_feeds_D05	Q9JLJ2;Q9JLJ2	Q9JLJ2	0.8206798100274653	0.8206798100274653	0.0091205539504225	0.0318358454111697	16	Q9JLJ2	Aldh9a1	4-trimethylaminobutyraldehyde dehydrogenase	AL9A1_MOUSE	1	76.62380627450591	1.7662380627450591	Intensified_Fed-batch_D05	JM-05B_Cytiva_feeds_D05
307	406830	Intensified_Fed-batch_D05 / JM-05B_Cytiva_feeds_D05	P04264;P04264	P04264	0.8714153112467627	0.8714153112467627	0.0091228955149983	0.0318402016954339	16	P04264	KRT1	Keratin, type II cytoskeletal 1	K2C1_HUMAN	24	82.94567522477875	1.829456752247788	Intensified_Fed-batch_D05	JM-05B_Cytiva_feeds_D05
308	406868	Intensified_Fed-batch_D05 / JM-05B_Cytiva_feeds_D05	P00884;P00884;P05062;P05062;P79226;P79226;Q91Y97;Q91Y97	P00884;P05062;P79226;Q91Y97	0.61132555646413	0.61132555646413	0.0091251319048053	0.0318449542639401	16	P00884;P05062;P79226;Q91Y97	Aldob;ALDOB;ALDOB;Aldob	Fructose-bisphosphate aldolase B	ALDOB_RAT;ALDOB_HUMAN;ALDOB_RABIT;ALDOB_MOUSE	1	52.766218909517406	1.527662189095174	Intensified_Fed-batch_D05	JM-05B_Cytiva_feeds_D05
310	408782	Intensified_Fed-batch_D05 / JM-05B_Cytiva_feeds_D05	Q5JS37;Q5JS37;Q5R9V0;Q5R9V0;Q8CCH2;Q8CCH2	Q5JS37;Q5R9V0;Q8CCH2	0.983186635011465	0.983186635011465	0.009215490741162	0.0320097872768547	13	Q5JS37;Q5R9V0;Q8CCH2	NHLRC3;NHLRC3;Nhlrc3	NHL repeat-containing protein 3	NHLC3_HUMAN;NHLC3_PONAB;NHLC3_MOUSE	1	97.68270197397048	1.9768270197397049	Intensified_Fed-batch_D05	JM-05B_Cytiva_feeds_D05
312	410265	Intensified_Fed-batch_D05 / JM-05B_Cytiva_feeds_D05	Q5BK56;Q5BK56	Q5BK56	0.590970955788179	0.590970955788179	0.0092838692929179	0.032130674568049	16	Q5BK56	Gstm4	Glutathione S-transferase Mu 4	GSTM4_RAT	1	50.62601424296223	1.5062601424296225	Intensified_Fed-batch_D05	JM-05B_Cytiva_feeds_D05
313	411527	Intensified_Fed-batch_D05 / JM-05B_Cytiva_feeds_D05	Q8VCR7;Q8VCR7	Q8VCR7	0.808439208466876	0.808439208466876	0.0093442011827857	0.0322403641332669	16	Q8VCR7	Abhd14b	Putative protein-lysine deacylase ABHD14B	ABHEB_MOUSE	1	75.1315741992351	1.751315741992351	Intensified_Fed-batch_D05	JM-05B_Cytiva_feeds_D05
316	413520	Intensified_Fed-batch_D05 / JM-05B_Cytiva_feeds_D05	Q9ERN0;Q9ERN0	Q9ERN0	0.6731631667142336	0.6731631667142336	0.0094445901162939	0.0324296852396057	14	Q9ERN0	Scamp2	Secretory carrier-associated membrane protein 2	SCAM2_MOUSE	1	59.45652859016087	1.5945652859016086	Intensified_Fed-batch_D05	JM-05B_Cytiva_feeds_D05
317	415089	Intensified_Fed-batch_D05 / JM-05B_Cytiva_feeds_D05	P13645;P13645	P13645	0.9946917757081007	0.9946917757081007	0.0095219770678601	0.0325718790275058	16	P13645	KRT10	Keratin, type I cytoskeletal 10	K1C10_HUMAN	16	99.26547598505648	1.9926547598505648	Intensified_Fed-batch_D05	JM-05B_Cytiva_feeds_D05
319	418119	Intensified_Fed-batch_D05 / JM-05B_Cytiva_feeds_D05	P98196;P98196;P98197;P98197	P98196;P98197	1.2226728570934209	1.2226728570934209	0.0096682353202192	0.0328325163386342	10	P98196;P98197	ATP11A;Atp11a	Phospholipid-transporting ATPase IH	AT11A_HUMAN;AT11A_MOUSE	1	133.37869383451536	2.333786938345153	Intensified_Fed-batch_D05	JM-05B_Cytiva_feeds_D05
332	439718	Intensified_Fed-batch_D05 / JM-05B_Cytiva_feeds_D05	Q5SVR0;Q5SVR0;Q66K14;Q66K14	Q5SVR0;Q66K14	0.8121157083802377	0.8121157083802377	0.0107726601106825	0.0347861925600757	14	Q5SVR0;Q66K14	Tbc1d9b;TBC1D9B	TBC1 domain family member 9B	TBC9B_MOUSE;TBC9B_HUMAN	1	75.57844086393783	1.7557844086393783	Intensified_Fed-batch_D05	JM-05B_Cytiva_feeds_D05
335	446754	Intensified_Fed-batch_D05 / JM-05B_Cytiva_feeds_D05	O14773;O14773	O14773	0.8013288548491427	0.8013288548491427	0.0111417786385119	0.0354113696237873	12	O14773	TPP1	Tripeptidyl-peptidase 1	TPP1_HUMAN	1	74.27055797083355	1.7427055797083355	Intensified_Fed-batch_D05	JM-05B_Cytiva_feeds_D05
339	449226	Intensified_Fed-batch_D05 / JM-05B_Cytiva_feeds_D05	Q9CYD3;Q9CYD3	Q9CYD3	0.6879959200283549	0.6879959200283549	0.0112703383905064	0.0356228647253664	16	Q9CYD3	Crtap	Cartilage-associated protein	CRTAP_MOUSE	5	61.10440260249741	1.611044026024974	Intensified_Fed-batch_D05	JM-05B_Cytiva_feeds_D05
341	450037	Intensified_Fed-batch_D05 / JM-05B_Cytiva_feeds_D05	Q3ZCK3;Q3ZCK3;Q9Z0S1;Q9Z0S1	Q3ZCK3;Q9Z0S1	0.7336563128182726	0.7336563128182726	0.0113127167646314	0.0356925744866142	16	Q3ZCK3;Q9Z0S1	BPNT1;Bpnt1	3'(2'),5'-bisphosphate nucleotidase 1;3'(2'),5'-bisphosphate nucleotidase 1	BPNT1_BOVIN;BPNT1_MOUSE	3	66.28480162608494	1.6628480162608494	Intensified_Fed-batch_D05	JM-05B_Cytiva_feeds_D05
342	453334	Intensified_Fed-batch_D05 / JM-05B_Cytiva_feeds_D05	B3DMA2;B3DMA2	B3DMA2	0.617440513049523	0.617440513049523	0.0114968428230859	0.0360094502538169	16	B3DMA2	Acad11	Acyl-CoA dehydrogenase family member 11	ACD11_RAT	6	53.41510264185538	1.5341510264185538	Intensified_Fed-batch_D05	JM-05B_Cytiva_feeds_D05
343	453591	Intensified_Fed-batch_D05 / JM-05B_Cytiva_feeds_D05	Q2YDH9;Q2YDH9	Q2YDH9	0.9181180813022416	0.9181180813022416	0.0115113206229443	0.0360342092926215	12	Q2YDH9	CCDC172	Coiled-coil domain-containing protein 172	CC172_BOVIN	1	88.96487391093173	1.8896487391093173	Intensified_Fed-batch_D05	JM-05B_Cytiva_feeds_D05
347	456447	Intensified_Fed-batch_D05 / JM-05B_Cytiva_feeds_D05	Q920A5;Q920A5;Q920A6;Q920A6	Q920A5;Q920A6	0.8585202775074742	0.8585202775074742	0.0116633926023484	0.0362820253370887	16	Q920A5;Q920A6	Scpep1	Retinoid-inducible serine carboxypeptidase	RISC_MOUSE;RISC_RAT	4	81.31776428801052	1.8131776428801047	Intensified_Fed-batch_D05	JM-05B_Cytiva_feeds_D05
360	469673	Intensified_Fed-batch_D05 / JM-05B_Cytiva_feeds_D05	P52503;P52503	P52503	0.7738387963509876	0.7738387963509876	0.0124050908296056	0.0375025308166418	16	P52503	Ndufs6	NADH dehydrogenase [ubiquinone] iron-sulfur protein 6, mitochondrial	NDUS6_MOUSE	2	70.98132942401188	1.7098132942401187	Intensified_Fed-batch_D05	JM-05B_Cytiva_feeds_D05
381	495382	Intensified_Fed-batch_D05 / JM-05B_Cytiva_feeds_D05	Q86SQ4;Q86SQ4	Q86SQ4	1.0978976180708149	1.0978976180708149	0.0139156828023069	0.0398859305011525	16	Q86SQ4	ADGRG6	Adhesion G-protein coupled receptor G6	AGRG6_HUMAN	1	114.04254945723557	2.1404254945723555	Intensified_Fed-batch_D05	JM-05B_Cytiva_feeds_D05
383	501741	Intensified_Fed-batch_D05 / JM-05B_Cytiva_feeds_D05	Q13133;Q13133;Q5E9B6;Q5E9B6;Q9Z0Y9;Q9Z0Y9	Q13133;Q5E9B6;Q9Z0Y9	0.7141092885587514	0.7141092885587514	0.0143147242864363	0.0405097607632257	15	Q13133;Q5E9B6;Q9Z0Y9	NR1H3;NR1H3;Nr1h3	Oxysterols receptor LXR-alpha	NR1H3_HUMAN;NR1H3_BOVIN;NR1H3_MOUSE	1	64.04700883096982	1.640470088309698	Intensified_Fed-batch_D05	JM-05B_Cytiva_feeds_D05
386	506105	Intensified_Fed-batch_D05 / JM-05B_Cytiva_feeds_D05	Q7TPK6;Q7TPK6;Q80UE6;Q80UE6	Q7TPK6;Q80UE6	1.078490231821504	1.078490231821504	0.0145787605935486	0.040901220316018	16	Q7TPK6;Q80UE6	Wnk4	Serine/threonine-protein kinase WNK4	WNK4_RAT;WNK4_MOUSE	1	111.18249173981924	2.1118249173981924	Intensified_Fed-batch_D05	JM-05B_Cytiva_feeds_D05
391	511520	Intensified_Fed-batch_D05 / JM-05B_Cytiva_feeds_D05	P70279;P70279	P70279	0.5945572626726578	0.5945572626726578	0.014916261624285	0.0414050032018154	16	P70279	Surf6	Surfeit locus protein 6	SURF6_MOUSE	3	51.00091196365384	1.5100091196365384	Intensified_Fed-batch_D05	JM-05B_Cytiva_feeds_D05
392	513422	Intensified_Fed-batch_D05 / JM-05B_Cytiva_feeds_D05	O95399;O95399	O95399	0.8363009289397232	0.8363009289397232	0.015037150860185	0.041585698516196	12	O95399	UTS2	Urotensin-2	UTS2_HUMAN	1	78.54663310401517	1.7854663310401515	Intensified_Fed-batch_D05	JM-05B_Cytiva_feeds_D05
399	518744	Intensified_Fed-batch_D05 / JM-05B_Cytiva_feeds_D05	Q14108;Q14108	Q14108	0.5840539980317344	0.5840539980317344	0.0153743266857559	0.0420820649110254	16	Q14108	SCARB2	Lysosome membrane protein 2	SCRB2_HUMAN	2	49.90557082372236	1.4990557082372236	Intensified_Fed-batch_D05	JM-05B_Cytiva_feeds_D05
401	518900	Intensified_Fed-batch_D05 / JM-05B_Cytiva_feeds_D05	Q68FX7;Q68FX7;Q8BKT7;Q8BKT7	Q68FX7;Q8BKT7	0.6025419823815894	0.6025419823815894	0.0153835355284764	0.0420951946100463	16	Q68FX7;Q8BKT7	Thoc5	THO complex subunit 5 homolog	THOC5_RAT;THOC5_MOUSE	2	51.83895646546202	1.5183895646546202	Intensified_Fed-batch_D05	JM-05B_Cytiva_feeds_D05
403	521048	Intensified_Fed-batch_D05 / JM-05B_Cytiva_feeds_D05	Q8VDL4;Q8VDL4	Q8VDL4	0.7540235146946351	0.7540235146946351	0.0155257007192025	0.0423087106966797	15	Q8VDL4	Adpgk	ADP-dependent glucokinase	ADPGK_MOUSE	1	68.6489708615309	1.686489708615309	Intensified_Fed-batch_D05	JM-05B_Cytiva_feeds_D05
412	531735	Intensified_Fed-batch_D05 / JM-05B_Cytiva_feeds_D05	A6QLJ8;A6QLJ8;Q60866;Q60866	A6QLJ8;Q60866	0.8123876108286893	0.8123876108286893	0.0162303850785878	0.0433400183028767	12	A6QLJ8;Q60866	PTER;Pter	Phosphotriesterase-related protein	PTER_BOVIN;PTER_MOUSE	1	75.61153497298815	1.7561153497298816	Intensified_Fed-batch_D05	JM-05B_Cytiva_feeds_D05
420	544720	Intensified_Fed-batch_D05 / JM-05B_Cytiva_feeds_D05	Q9CR58;Q9CR58	Q9CR58	1.3412279652867567	1.3412279652867567	0.0171013429387984	0.0445772471340633	16	Q9CR58	Slc25a30	Kidney mitochondrial carrier protein 1	KMCP1_MOUSE	1	153.36688296863738	2.533668829686374	Intensified_Fed-batch_D05	JM-05B_Cytiva_feeds_D05
422	546438	Intensified_Fed-batch_D05 / JM-05B_Cytiva_feeds_D05	O14967;O14967	O14967	1.0763812471892509	1.0763812471892509	0.0172161026881004	0.044735212968722	16	O14967	CLGN	Calmegin	CLGN_HUMAN	1	110.87400294714357	2.108740029471436	Intensified_Fed-batch_D05	JM-05B_Cytiva_feeds_D05
435	570937	Intensified_Fed-batch_D05 / JM-05B_Cytiva_feeds_D05	Q92626;Q92626	Q92626	0.5976433098719907	0.5976433098719907	0.0189178840069318	0.0470479895701026	16	Q92626	PXDN	Peroxidasin homolog	PXDN_HUMAN	4	51.32426144933888	1.5132426144933888	Intensified_Fed-batch_D05	JM-05B_Cytiva_feeds_D05
444	578668	Intensified_Fed-batch_D05 / JM-05B_Cytiva_feeds_D05	P39210;P39210;Q5BK62;Q5BK62	P39210;Q5BK62	1.2731239321403218	1.2731239321403218	0.0194750303210849	0.0477864834695618	14	P39210;Q5BK62	MPV17;Mpv17	Protein Mpv17	MPV17_HUMAN;MPV17_RAT	1	141.68432924684583	2.4168432924684584	Intensified_Fed-batch_D05	JM-05B_Cytiva_feeds_D05
445	579221	Intensified_Fed-batch_D05 / JM-05B_Cytiva_feeds_D05	P15128;P15128	P15128	0.6652069346417189	0.6652069346417189	0.0195184240057955	0.0478471524939119	16	P15128	CYP4B1	Cytochrome P450 4B1	CP4B1_RABIT	1	58.57957173620632	1.5857957173620632	Intensified_Fed-batch_D05	JM-05B_Cytiva_feeds_D05
458	592233	Intensified_Fed-batch_D05 / JM-05B_Cytiva_feeds_D05	E9QAM5;E9QAM5	E9QAM5	1.3508173092306877	1.3508173092306877	0.0204595989345591	0.0490524752175367	14	E9QAM5	Helz2	Helicase with zinc finger domain 2	HELZ2_MOUSE	1	155.0565780701898	2.550565780701898	Intensified_Fed-batch_D05	JM-05B_Cytiva_feeds_D05
