## Supplementary material for "Fatty Acid β-oxidation and Ferroptosis Define a Survival-Productivity Trade Off in CHO fed-Batch Bioreactors": JM-05B_Cytiva_feeds_D10_vs_Intensified_Fed-batch_D10_DOWNREGULATED.tsv

	Unnamed: 0	Comparison (group1/group2)	Group	ProteinGroups	AVG Log2 Ratio	Absolute AVG Log2 Ratio	Pvalue	Qvalue	# of Ratios	UniProtIds	Genes	ProteinDescriptions	ProteinNames	# Unique Total Peptides	% Change	Ratio	Condition Numerator	Condition Denominator	GO Cellular Component	GO Molecular Function	GO Biological Process
2	16120	Intensified_Fed-batch_D10 / JM-05B_Cytiva_feeds_D10	P53996;P53996	P53996	-1.0856368135090513	1.0856368135090513	5.330763094966485e-06	0.0004694992081747	14	P53996	Cnbp	CCHC-type zinc finger nucleic acid binding protein	CNBP_MOUSE	1	-52.8815761259122	0.4711842387408779	Intensified_Fed-batch_D10	JM-05B_Cytiva_feeds_D10
4	18190	Intensified_Fed-batch_D10 / JM-05B_Cytiva_feeds_D10	Q14566;Q14566	Q14566	-1.5819676847226505	1.5819676847226505	7.135728535768073e-06	0.0005569790927645	14	Q14566	MCM6	DNA replication licensing factor MCM6	MCM6_HUMAN	2	-66.59739985565665	0.3340260014434336	Intensified_Fed-batch_D10	JM-05B_Cytiva_feeds_D10
6	26479	Intensified_Fed-batch_D10 / JM-05B_Cytiva_feeds_D10	Q9D0E1;Q9D0E1	Q9D0E1	-0.8747123096772322	0.8747123096772322	1.7788154120882075e-05	0.0009538279629883	14	Q9D0E1	Hnrnpm	Heterogeneous nuclear ribonucleoprotein M	HNRPM_MOUSE	2	-45.46373928055284	0.5453626071944716	Intensified_Fed-batch_D10	JM-05B_Cytiva_feeds_D10
7	27278	Intensified_Fed-batch_D10 / JM-05B_Cytiva_feeds_D10	Q8VEE4;Q8VEE4	Q8VEE4	-0.7684989490680736	0.7684989490680736	1.908271411536647e-05	0.0009932734926859	14	Q8VEE4	Rpa1	Replication protein A 70 kDa DNA-binding subunit	RFA1_MOUSE	6	-41.29720702605062	0.5870279297394938	Intensified_Fed-batch_D10	JM-05B_Cytiva_feeds_D10
14	36894	Intensified_Fed-batch_D10 / JM-05B_Cytiva_feeds_D10	P43247;P43247	P43247	-0.8359689701243773	0.8359689701243773	3.985542791284498e-05	0.0015338295807722	14	P43247	Msh2	DNA mismatch repair protein Msh2	MSH2_MOUSE	1	-43.97933439560258	0.5602066560439742	Intensified_Fed-batch_D10	JM-05B_Cytiva_feeds_D10
16	38346	Intensified_Fed-batch_D10 / JM-05B_Cytiva_feeds_D10	Q66HD3;Q66HD3;Q99MD9;Q99MD9	Q66HD3;Q99MD9	-0.8112420723122392	0.8112420723122392	4.364134284661299e-05	0.0016159578795968	14	Q66HD3;Q99MD9	Nasp	Nuclear autoantigenic sperm protein	NASP_RAT;NASP_MOUSE	10	-43.01089946798968	0.5698910053201032	Intensified_Fed-batch_D10	JM-05B_Cytiva_feeds_D10
25	45962	Intensified_Fed-batch_D10 / JM-05B_Cytiva_feeds_D10	A5PK21;A5PK21;Q7TS74;Q7TS74;Q8IYA6;Q8IYA6	A5PK21;Q7TS74;Q8IYA6	-1.6050580524908382	1.6050580524908382	6.690722687137019e-05	0.0020668602293333	12	A5PK21;Q7TS74;Q8IYA6	CKAP2L;Ckap2l;CKAP2L	Cytoskeleton-associated protein 2-like	CKP2L_BOVIN;CKP2L_MOUSE;CKP2L_HUMAN	1	-67.12775376518441	0.3287224623481559	Intensified_Fed-batch_D10	JM-05B_Cytiva_feeds_D10
27	49935	Intensified_Fed-batch_D10 / JM-05B_Cytiva_feeds_D10	O75940;O75940;Q3T045;Q3T045;Q4QQU6;Q4QQU6;Q5R591;Q5R591;Q8BGT7;Q8BGT7	O75940;Q3T045;Q4QQU6;Q5R591;Q8BGT7	-0.8163882006310441	0.8163882006310441	8.141035084948656e-05	0.002314804540731	14	O75940;Q3T045;Q4QQU6;Q5R591;Q8BGT7	SMNDC1;SMNDC1;Smndc1;SMNDC1;Smndc1	Survival of motor neuron-related-splicing factor 30	SPF30_HUMAN;SPF30_BOVIN;SPF30_RAT;SPF30_PONAB;SPF30_MOUSE	3	-43.21381885206898	0.5678618114793101	Intensified_Fed-batch_D10	JM-05B_Cytiva_feeds_D10
33	53097	Intensified_Fed-batch_D10 / JM-05B_Cytiva_feeds_D10	P25206;P25206	P25206	-1.0343400991825185	1.0343400991825185	9.37389348189966e-05	0.0025066807278979	14	P25206	Mcm3	DNA replication licensing factor MCM3	MCM3_MOUSE	23	-51.176084599349416	0.4882391540065058	Intensified_Fed-batch_D10	JM-05B_Cytiva_feeds_D10
36	56865	Intensified_Fed-batch_D10 / JM-05B_Cytiva_feeds_D10	Q9ERA5;Q9ERA5	Q9ERA5	-1.0524536740188368	1.0524536740188368	0.0001102003168293	0.0027516310076624	14	Q9ERA5	SMC4	Structural maintenance of chromosomes protein 4 (Fragment)	SMC4_MICAR	10	-51.78525490192383	0.4821474509807618	Intensified_Fed-batch_D10	JM-05B_Cytiva_feeds_D10
37	57880	Intensified_Fed-batch_D10 / JM-05B_Cytiva_feeds_D10	Q920L1;Q920L1;Q920R3;Q920R3	Q920L1;Q920R3	-1.0948230955329423	1.0948230955329423	0.0001148220509477	0.0028166522329791	12	Q920L1;Q920R3	Fads1	Acyl-CoA (8-3)-desaturase	FADS1_MOUSE;FADS1_RAT	1	-53.180646952194735	0.4681935304780527	Intensified_Fed-batch_D10	JM-05B_Cytiva_feeds_D10
38	57993	Intensified_Fed-batch_D10 / JM-05B_Cytiva_feeds_D10	P02804;P02804	P02804	-1.784410267621063	1.784410267621063	0.0001153563524339	0.0028243310361115	14	P02804	MT1	Metallothionein-1	MT1_CRIGR	1	-70.97053815350613	0.2902946184649387	Intensified_Fed-batch_D10	JM-05B_Cytiva_feeds_D10
44	69802	Intensified_Fed-batch_D10 / JM-05B_Cytiva_feeds_D10	MAB_LC	MAB_LC	-0.6442705975303551	0.6442705975303551	0.0001782476956246	0.0036257907956489	14	MAB_LC		mAb 4 Light Chain.	FUJI_LC	10	-36.01838107624699	0.6398161892375301	Intensified_Fed-batch_D10	JM-05B_Cytiva_feeds_D10
45	71104	Intensified_Fed-batch_D10 / JM-05B_Cytiva_feeds_D10	P57761;P57761	P57761	-1.6516622215575665	1.6516622215575665	0.0001863285445472	0.0037207618083683	14	P57761	PCNA	Proliferating cell nuclear antigen	PCNA_CRIGR	10	-68.17267575337509	0.318273242466249	Intensified_Fed-batch_D10	JM-05B_Cytiva_feeds_D10
48	76089	Intensified_Fed-batch_D10 / JM-05B_Cytiva_feeds_D10	P36225;P36225	P36225	-0.6586729551981145	0.6586729551981145	0.0002177756826799	0.0040636673922869	14	P36225	MAP4	Microtubule-associated protein 4	MAP4_BOVIN	1	-36.65392900896026	0.6334607099103974	Intensified_Fed-batch_D10	JM-05B_Cytiva_feeds_D10
53	77540	Intensified_Fed-batch_D10 / JM-05B_Cytiva_feeds_D10	P35637;P35637;P56959;P56959;Q28009;Q28009	P35637;P56959;Q28009	-0.6544011746346194	0.6544011746346194	0.0002276405584245	0.0041685100683325	14	P35637;P56959;Q28009	FUS;Fus;FUS	RNA-binding protein FUS	FUS_HUMAN;FUS_MOUSE;FUS_BOVIN	12	-36.46608506189154	0.6353391493810846	Intensified_Fed-batch_D10	JM-05B_Cytiva_feeds_D10
57	79793	Intensified_Fed-batch_D10 / JM-05B_Cytiva_feeds_D10	Q2T9P4;Q2T9P4	Q2T9P4	-0.8827716733387541	0.8827716733387541	0.0002428732581453	0.0043218425557279	14	Q2T9P4	NASP	Nuclear autoantigenic sperm protein	NASP_BOVIN	1	-45.7675471930972	0.542324528069028	Intensified_Fed-batch_D10	JM-05B_Cytiva_feeds_D10
63	88574	Intensified_Fed-batch_D10 / JM-05B_Cytiva_feeds_D10	A2BD05;A2BD05;P59895;P59895;Q9ES70;Q9ES70	A2BD05;P59895;Q9ES70	-1.4944318315142118	1.4944318315142118	0.0003090317803758	0.0049538605093238	12	A2BD05;P59895;Q9ES70	NEK6;Nek6;Nek6	Serine/threonine-protein kinase Nek6	NEK6_PIG;NEK6_RAT;NEK6_MOUSE	2	-64.50794120880595	0.3549205879119405	Intensified_Fed-batch_D10	JM-05B_Cytiva_feeds_D10
64	89719	Intensified_Fed-batch_D10 / JM-05B_Cytiva_feeds_D10	P54227;P54227	P54227	-0.9214540694484176	0.9214540694484176	0.0003182746739214	0.0050369769611206	14	P54227	Stmn1	Stathmin	STMN1_MOUSE	7	-47.202338723029726	0.5279766127697028	Intensified_Fed-batch_D10	JM-05B_Cytiva_feeds_D10
67	90308	Intensified_Fed-batch_D10 / JM-05B_Cytiva_feeds_D10	Q61103;Q61103;Q92785;Q92785	Q61103;Q92785	-0.6946230105543654	0.6946230105543654	0.0003229674613541	0.0050779086518708	14	Q61103;Q92785	Dpf2;DPF2	Zinc finger protein ubi-d4	REQU_MOUSE;REQU_HUMAN	3	-38.21292472351709	0.6178707527648291	Intensified_Fed-batch_D10	JM-05B_Cytiva_feeds_D10
71	96049	Intensified_Fed-batch_D10 / JM-05B_Cytiva_feeds_D10	P26350;P26350	P26350	-0.8647211649364378	0.8647211649364378	0.0003740403054942	0.0055294022039638	14	P26350	Ptma	Prothymosin alpha	PTMA_MOUSE	3	-45.08474665995943	0.5491525334004057	Intensified_Fed-batch_D10	JM-05B_Cytiva_feeds_D10
72	96613	Intensified_Fed-batch_D10 / JM-05B_Cytiva_feeds_D10	Q6PGH2;Q6PGH2	Q6PGH2	-0.894350545500418	0.894350545500418	0.0003792271093325	0.0055731279268994	14	Q6PGH2	Jpt2	Jupiter microtubule associated homolog 2	JUPI2_MOUSE	4	-46.2010673935438	0.537989326064562	Intensified_Fed-batch_D10	JM-05B_Cytiva_feeds_D10
74	97777	Intensified_Fed-batch_D10 / JM-05B_Cytiva_feeds_D10	P49736;P49736	P49736	-0.9831331226873876	0.9831331226873876	0.0003903026929676	0.0056678001991604	14	P49736	MCM2	DNA replication licensing factor MCM2	MCM2_HUMAN	27	-49.41200810093383	0.5058799189906618	Intensified_Fed-batch_D10	JM-05B_Cytiva_feeds_D10
78	101322	Intensified_Fed-batch_D10 / JM-05B_Cytiva_feeds_D10	Q62764;Q62764	Q62764	-0.6497816520209918	0.6497816520209918	0.0004231560802722	0.0059298988641022	14	Q62764	Ybx3	Y-box-binding protein 3	YBOX3_RAT	10	-36.26232283953159	0.6373767716046841	Intensified_Fed-batch_D10	JM-05B_Cytiva_feeds_D10
86	108618	Intensified_Fed-batch_D10 / JM-05B_Cytiva_feeds_D10	P37802;P37802	P37802	-0.6839477737941233	0.6839477737941233	0.0004966214158143	0.0064918547525064	14	P37802	TAGLN2	Transgelin-2	TAGL2_HUMAN	9	-37.7540349398956	0.622459650601044	Intensified_Fed-batch_D10	JM-05B_Cytiva_feeds_D10
91	113439	Intensified_Fed-batch_D10 / JM-05B_Cytiva_feeds_D10	P35269;P35269;Q3THK3;Q3THK3;Q5EA53;Q5EA53;Q6AY96;Q6AY96	P35269;Q3THK3;Q5EA53;Q6AY96	-1.1272780771210802	1.1272780771210802	0.000549513821293	0.0068781168531944	12	P35269;Q3THK3;Q5EA53;Q6AY96	GTF2F1;Gtf2f1;GTF2F1;Gtf2f1	General transcription factor IIF subunit 1	T2FA_HUMAN;T2FA_MOUSE;T2FA_BOVIN;T2FA_RAT	2	-54.22214013749933	0.4577785986250066	Intensified_Fed-batch_D10	JM-05B_Cytiva_feeds_D10
93	114033	Intensified_Fed-batch_D10 / JM-05B_Cytiva_feeds_D10	Q61881;Q61881	Q61881	-1.11918026267206	1.11918026267206	0.0005555979932074	0.0069180931896639	14	Q61881	Mcm7	DNA replication licensing factor MCM7	MCM7_MOUSE	6	-53.9644675727387	0.4603553242726131	Intensified_Fed-batch_D10	JM-05B_Cytiva_feeds_D10
94	114850	Intensified_Fed-batch_D10 / JM-05B_Cytiva_feeds_D10	Q62193;Q62193	Q62193	-0.9227318593887468	0.9227318593887468	0.0005646757879075	0.0069810626106721	14	Q62193	Rpa2	Replication protein A 32 kDa subunit	RFA2_MOUSE	3	-47.2490807238711	0.5275091927612889	Intensified_Fed-batch_D10	JM-05B_Cytiva_feeds_D10
98	119252	Intensified_Fed-batch_D10 / JM-05B_Cytiva_feeds_D10	Q16832;Q16832;Q62371;Q62371	Q16832;Q62371	-1.1807927125364144	1.1807927125364144	0.0006152692613087	0.0073256047829609	14	Q16832;Q62371	DDR2;Ddr2	Discoidin domain-containing receptor 2	DDR2_HUMAN;DDR2_MOUSE	8	-55.88909430870397	0.4411090569129604	Intensified_Fed-batch_D10	JM-05B_Cytiva_feeds_D10
100	125884	Intensified_Fed-batch_D10 / JM-05B_Cytiva_feeds_D10	O60869;O60869;P69736;P69736;Q3T0V7;Q3T0V7;Q9JMG1;Q9JMG1	O60869;P69736;Q3T0V7;Q9JMG1	-0.7709551502871754	0.7709551502871754	0.0006946873132635	0.0078355519963381	14	O60869;P69736;Q3T0V7;Q9JMG1	EDF1;Edf1;EDF1;Edf1	Endothelial differentiation-related factor 1	EDF1_HUMAN;EDF1_RAT;EDF1_BOVIN;EDF1_MOUSE	3	-41.397064028633146	0.5860293597136685	Intensified_Fed-batch_D10	JM-05B_Cytiva_feeds_D10
101	126190	Intensified_Fed-batch_D10 / JM-05B_Cytiva_feeds_D10	A0A075B6J6;A0A075B6J6	A0A075B6J6	-0.6405062513528827	0.6405062513528827	0.000698754788467	0.0078623715370728	14	A0A075B6J6	IGLV3-22	Immunoglobulin lambda variable 3-22	LV322_HUMAN	1	-35.851219308620294	0.641487806913797	Intensified_Fed-batch_D10	JM-05B_Cytiva_feeds_D10
102	126371	Intensified_Fed-batch_D10 / JM-05B_Cytiva_feeds_D10	P55213;P55213	P55213	-1.3763820545640604	1.3763820545640604	0.000701073361642	0.0078771766487339	14	P55213	Casp3	Caspase-3	CASP3_RAT	1	-61.48164636493881	0.3851835363506118	Intensified_Fed-batch_D10	JM-05B_Cytiva_feeds_D10
105	129456	Intensified_Fed-batch_D10 / JM-05B_Cytiva_feeds_D10	Q64654;Q64654	Q64654	-0.6126444087534896	0.6126444087534896	0.0007400781425496	0.0081172549529951	14	Q64654	Cyp51a1	Lanosterol 14-alpha demethylase	CP51A_RAT	3	-34.60031503681981	0.6539968496318019	Intensified_Fed-batch_D10	JM-05B_Cytiva_feeds_D10
112	138427	Intensified_Fed-batch_D10 / JM-05B_Cytiva_feeds_D10	Q14444;Q14444	Q14444	-0.6197952651082235	0.6197952651082235	0.0008625119509383	0.0088469851295901	14	Q14444	CAPRIN1	Caprin-1	CAPR1_HUMAN	9	-34.92367280960924	0.6507632719039076	Intensified_Fed-batch_D10	JM-05B_Cytiva_feeds_D10
114	139093	Intensified_Fed-batch_D10 / JM-05B_Cytiva_feeds_D10	Q01650;Q01650;Q63016;Q63016;Q7YQK4;Q7YQK4;Q9Z127;Q9Z127	Q01650;Q63016;Q7YQK4;Q9Z127	-1.1672014365141248	1.1672014365141248	0.0008723015560848	0.0089043640805888	14	Q01650;Q63016;Q7YQK4;Q9Z127	SLC7A5;Slc7a5;SLC7A5;Slc7a5	Large neutral amino acids transporter small subunit 1	LAT1_HUMAN;LAT1_RAT;LAT1_RABIT;LAT1_MOUSE	2	-55.47157269215457	0.4452842730784543	Intensified_Fed-batch_D10	JM-05B_Cytiva_feeds_D10
118	142239	Intensified_Fed-batch_D10 / JM-05B_Cytiva_feeds_D10	Q6AXS3;Q6AXS3	Q6AXS3	-0.6137594911795704	0.6137594911795704	0.0009166666097584	0.0091506863336861	14	Q6AXS3	Dek	Protein DEK	DEK_RAT	5	-34.65084398556304	0.6534915601443696	Intensified_Fed-batch_D10	JM-05B_Cytiva_feeds_D10
119	142846	Intensified_Fed-batch_D10 / JM-05B_Cytiva_feeds_D10	Q8N0Z2;Q8N0Z2	Q8N0Z2	-0.6653646778682902	0.6653646778682902	0.0009257494265877	0.0092019725618363	14	Q8N0Z2	ABRA	Actin-binding Rho-activating protein	ABRA_HUMAN	1	-36.947069804938906	0.630529301950611	Intensified_Fed-batch_D10	JM-05B_Cytiva_feeds_D10
127	153983	Intensified_Fed-batch_D10 / JM-05B_Cytiva_feeds_D10	Q5REX3;Q5REX3;Q96KR1;Q96KR1	Q5REX3;Q96KR1	-0.5862915812065342	0.5862915812065342	0.0010925537939139	0.0100744549590596	14	Q5REX3;Q96KR1	ZFR	Zinc finger RNA-binding protein	ZFR_PONAB;ZFR_HUMAN	9	-33.394721611477216	0.6660527838852278	Intensified_Fed-batch_D10	JM-05B_Cytiva_feeds_D10
131	155772	Intensified_Fed-batch_D10 / JM-05B_Cytiva_feeds_D10	Q3UHX9;Q3UHX9	Q3UHX9	-0.7897213296403712	0.7897213296403712	0.0011210548398577	0.0102186099324291	14	Q3UHX9	Spout1	Putative methyltransferase C9orf114 homolog	CI114_MOUSE	2	-42.15441845589984	0.5784558154410017	Intensified_Fed-batch_D10	JM-05B_Cytiva_feeds_D10
134	158688	Intensified_Fed-batch_D10 / JM-05B_Cytiva_feeds_D10	P45352;P45352	P45352	-1.069935296346774	1.069935296346774	0.0011682320753475	0.0104527681369566	14	P45352	Tyms	Thymidylate synthase	TYSY_RAT	9	-52.3659637994455	0.4763403620055449	Intensified_Fed-batch_D10	JM-05B_Cytiva_feeds_D10
137	158845	Intensified_Fed-batch_D10 / JM-05B_Cytiva_feeds_D10	P33993;P33993	P33993	-1.1241141395865335	1.1241141395865335	0.0011709134837098	0.0104664525467647	14	P33993	MCM7	DNA replication licensing factor MCM7	MCM7_HUMAN	14	-54.121635719242725	0.4587836428075728	Intensified_Fed-batch_D10	JM-05B_Cytiva_feeds_D10
140	160098	Intensified_Fed-batch_D10 / JM-05B_Cytiva_feeds_D10	P51912;P51912;Q95JC7;Q95JC7	P51912;Q95JC7	-1.5754263539220297	1.5754263539220297	0.0011909370995147	0.0105622721299121	14	P51912;Q95JC7	Slc1a5;SLC1A5	Neutral amino acid transporter B(0)	AAAT_MOUSE;AAAT_BOVIN	4	-66.44560509263096	0.3355439490736905	Intensified_Fed-batch_D10	JM-05B_Cytiva_feeds_D10
142	162733	Intensified_Fed-batch_D10 / JM-05B_Cytiva_feeds_D10	P97310;P97310	P97310	-1.058439703323496	1.058439703323496	0.0012340013231143	0.0107669102318478	12	P97310	Mcm2	DNA replication licensing factor MCM2	MCM2_MOUSE	3	-51.98489303461974	0.4801510696538026	Intensified_Fed-batch_D10	JM-05B_Cytiva_feeds_D10
144	164553	Intensified_Fed-batch_D10 / JM-05B_Cytiva_feeds_D10	P17844;P17844	P17844	-0.6823182193600288	0.6823182193600288	0.0012644561113366	0.0109106509512317	14	P17844	DDX5	Probable ATP-dependent RNA helicase DDX5	DDX5_HUMAN	26	-37.68368708915272	0.6231631291084728	Intensified_Fed-batch_D10	JM-05B_Cytiva_feeds_D10
145	165392	Intensified_Fed-batch_D10 / JM-05B_Cytiva_feeds_D10	P30285;P30285;P35426;P35426	P30285;P35426	-0.9761043979574864	0.9761043979574864	0.0012785779437625	0.0109763855546238	14	P30285;P35426	Cdk4	Cyclin-dependent kinase 4	CDK4_MOUSE;CDK4_RAT	5	-49.164945053203056	0.5083505494679694	Intensified_Fed-batch_D10	JM-05B_Cytiva_feeds_D10
148	166631	Intensified_Fed-batch_D10 / JM-05B_Cytiva_feeds_D10	O89039;O89039;P56485;P56485	O89039;P56485	-1.063894943661073	1.063894943661073	0.0013001761710001	0.0110790097031231	12	O89039;P56485	Ackr3	Atypical chemokine receptor 3	ACKR3_RAT;ACKR3_MOUSE	1	-52.16610898195487	0.4783389101804512	Intensified_Fed-batch_D10	JM-05B_Cytiva_feeds_D10
153	171279	Intensified_Fed-batch_D10 / JM-05B_Cytiva_feeds_D10	Q6VEU1;Q6VEU1	Q6VEU1	-0.684074259415127	0.684074259415127	0.0013828358355588	0.0114636025060622	14	Q6VEU1	Nob1	RNA-binding protein NOB1	NOB1_RAT	6	-37.75949200060321	0.6224050799939679	Intensified_Fed-batch_D10	JM-05B_Cytiva_feeds_D10
164	183954	Intensified_Fed-batch_D10 / JM-05B_Cytiva_feeds_D10	P62633;P62633;P62634;P62634;Q3T0Q6;Q3T0Q6;Q5R5R5;Q5R5R5	P62633;P62634;Q3T0Q6;Q5R5R5	-0.9918322373889168	0.9918322373889168	0.0016201004053273	0.0125051815765994	14	P62633;P62634;Q3T0Q6;Q5R5R5	CNBP;Cnbp;CNBP;CNBP	CCHC-type zinc finger nucleic acid binding protein	CNBP_HUMAN;CNBP_RAT;CNBP_BOVIN;CNBP_PONAB	6	-49.71612410071277	0.5028387589928723	Intensified_Fed-batch_D10	JM-05B_Cytiva_feeds_D10
169	186861	Intensified_Fed-batch_D10 / JM-05B_Cytiva_feeds_D10	P34926;P34926	P34926	-0.9194992656911104	0.9194992656911104	0.0016779356309557	0.0127496277935376	14	P34926	Map1a	Microtubule-associated protein 1A	MAP1A_RAT	3	-47.13075116104984	0.5286924883895016	Intensified_Fed-batch_D10	JM-05B_Cytiva_feeds_D10
177	192260	Intensified_Fed-batch_D10 / JM-05B_Cytiva_feeds_D10	Q8IZ69;Q8IZ69	Q8IZ69	-0.694612620908862	0.694612620908862	0.0017888060201073	0.0132107337400961	14	Q8IZ69	TRMT2A	tRNA (uracil-5-)-methyltransferase homolog A	TRM2A_HUMAN	2	-38.21247975898743	0.6178752024101257	Intensified_Fed-batch_D10	JM-05B_Cytiva_feeds_D10
180	195516	Intensified_Fed-batch_D10 / JM-05B_Cytiva_feeds_D10	Q6P5B0;Q6P5B0	Q6P5B0	-0.6230529991028719	0.6230529991028719	0.0018584462601481	0.0134965457115842	14	Q6P5B0	Rrp12	RRP12-like protein	RRP12_MOUSE	5	-35.07045517068265	0.6492954482931735	Intensified_Fed-batch_D10	JM-05B_Cytiva_feeds_D10
186	198802	Intensified_Fed-batch_D10 / JM-05B_Cytiva_feeds_D10	Q96AE4;Q96AE4	Q96AE4	-0.6295877575849437	0.6295877575849437	0.0019278294733529	0.0137690249131083	14	Q96AE4	FUBP1	Far upstream element-binding protein 1	FUBP1_HUMAN	15	-35.36389168335109	0.6463610831664891	Intensified_Fed-batch_D10	JM-05B_Cytiva_feeds_D10
187	198991	Intensified_Fed-batch_D10 / JM-05B_Cytiva_feeds_D10	C0HKD8;C0HKD8;C0HKD9;C0HKD9;P55081;P55081;Q5EA98;Q5EA98	C0HKD8;C0HKD9;P55081;Q5EA98	-0.7939965461374277	0.7939965461374277	0.0019316668731202	0.0137833175695994	12	C0HKD8;C0HKD9;P55081;Q5EA98	Mfap1a;Mfap1b;MFAP1;MFAP1	Microfibrillar-associated protein 1A;Microfibrillar-associated protein 1B;Microfibrillar-associated protein 1;Microfibrillar-associated protein 1	MFA1A_MOUSE;MFA1B_MOUSE;MFAP1_HUMAN;MFAP1_BOVIN	1	-42.32558167258207	0.5767441832741793	Intensified_Fed-batch_D10	JM-05B_Cytiva_feeds_D10
188	199057	Intensified_Fed-batch_D10 / JM-05B_Cytiva_feeds_D10	Q3SX30;Q3SX30;Q5RDN3;Q5RDN3;Q5XIU5;Q5XIU5;Q92530;Q92530	Q3SX30;Q5RDN3;Q5XIU5;Q92530	-0.8701931595730982	0.8701931595730982	0.0019333544890014	0.0137907854606406	14	Q3SX30;Q5RDN3;Q5XIU5;Q92530	PSMF1;PSMF1;Psmf1;PSMF1	Proteasome inhibitor PI31 subunit	PSMF1_BOVIN;PSMF1_PONAB;PSMF1_RAT;PSMF1_HUMAN	2	-45.29264008706907	0.5470735991293093	Intensified_Fed-batch_D10	JM-05B_Cytiva_feeds_D10
197	204383	Intensified_Fed-batch_D10 / JM-05B_Cytiva_feeds_D10	P49717;P49717	P49717	-1.1008002256997074	1.1008002256997074	0.0020501836363663	0.0142430041199723	14	P49717	Mcm4	DNA replication licensing factor MCM4	MCM4_MOUSE	22	-53.37421971381002	0.4662578028618997	Intensified_Fed-batch_D10	JM-05B_Cytiva_feeds_D10
207	213622	Intensified_Fed-batch_D10 / JM-05B_Cytiva_feeds_D10	Q9Y6C5;Q9Y6C5	Q9Y6C5	-1.3841757593772803	1.3841757593772803	0.0022642601790685	0.0150499641880281	14	Q9Y6C5	PTCH2	Protein patched homolog 2	PTC2_HUMAN	1	-61.68916857725386	0.3831083142274613	Intensified_Fed-batch_D10	JM-05B_Cytiva_feeds_D10
211	218166	Intensified_Fed-batch_D10 / JM-05B_Cytiva_feeds_D10	P35950;P35950	P35950	-1.152039798145427	1.152039798145427	0.0023716594737039	0.0154354899842472	14	P35950	LDLR	Low-density lipoprotein receptor	LDLR_CRIGR	13	-55.00114486461732	0.4499885513538267	Intensified_Fed-batch_D10	JM-05B_Cytiva_feeds_D10
220	229343	Intensified_Fed-batch_D10 / JM-05B_Cytiva_feeds_D10	Q69ZR2;Q69ZR2;Q9ULT8;Q9ULT8	Q69ZR2;Q9ULT8	-1.0911641215807228	1.0911641215807228	0.0026429791917347	0.0163631695678421	10	Q69ZR2;Q9ULT8	Hectd1;HECTD1	E3 ubiquitin-protein ligase HECTD1	HECD1_MOUSE;HECD1_HUMAN	1	-53.06175265227038	0.4693824734772963	Intensified_Fed-batch_D10	JM-05B_Cytiva_feeds_D10
226	233498	Intensified_Fed-batch_D10 / JM-05B_Cytiva_feeds_D10	P39951;P39951	P39951	-0.9187510063281972	0.9187510063281972	0.0027475211365318	0.0167075349661599	14	P39951	Cdk1	Cyclin-dependent kinase 1	CDK1_RAT	13	-47.1033232084635	0.528966767915365	Intensified_Fed-batch_D10	JM-05B_Cytiva_feeds_D10
230	237263	Intensified_Fed-batch_D10 / JM-05B_Cytiva_feeds_D10	Q08288;Q08288;Q6AYK5;Q6AYK5;Q9NX58;Q9NX58	Q08288;Q6AYK5;Q9NX58	-0.8594128922181282	0.8594128922181282	0.002843694864239	0.0170179911421172	14	Q08288;Q6AYK5;Q9NX58	Lyar;Lyar;LYAR	Cell growth-regulating nucleolar protein	LYAR_MOUSE;LYAR_RAT;LYAR_HUMAN	5	-44.88231851313888	0.5511768148686111	Intensified_Fed-batch_D10	JM-05B_Cytiva_feeds_D10
235	238931	Intensified_Fed-batch_D10 / JM-05B_Cytiva_feeds_D10	P49718;P49718	P49718	-1.1924533594508844	1.1924533594508844	0.0028887896315019	0.0171671714972893	14	P49718	Mcm5	DNA replication licensing factor MCM5	MCM5_MOUSE	24	-56.24418571416232	0.4375581428583768	Intensified_Fed-batch_D10	JM-05B_Cytiva_feeds_D10
239	241722	Intensified_Fed-batch_D10 / JM-05B_Cytiva_feeds_D10	Q99K85;Q99K85	Q99K85	-0.6540914725655022	0.6540914725655022	0.0029624232478205	0.0174014117122583	14	Q99K85	Psat1	Phosphoserine aminotransferase	SERC_MOUSE	17	-36.4524448285183	0.635475551714817	Intensified_Fed-batch_D10	JM-05B_Cytiva_feeds_D10
243	247428	Intensified_Fed-batch_D10 / JM-05B_Cytiva_feeds_D10	Q8BY71;Q8BY71	Q8BY71	-0.8747307329131784	0.8747307329131784	0.0031143862847361	0.0178722415598992	10	Q8BY71	Hat1	Histone acetyltransferase type B catalytic subunit	HAT1_MOUSE	1	-45.46443570492193	0.5453556429507807	Intensified_Fed-batch_D10	JM-05B_Cytiva_feeds_D10
247	250157	Intensified_Fed-batch_D10 / JM-05B_Cytiva_feeds_D10	P02253;P02253;P16403;P16403	P02253;P16403	-0.9443114249402608	0.9443114249402608	0.0031901201895007	0.018107137396492	14	P02253;P16403	H1-2	Histone H1.2	H12_BOVIN;H12_HUMAN	2	-48.03224738366937	0.5196775261633063	Intensified_Fed-batch_D10	JM-05B_Cytiva_feeds_D10
258	269047	Intensified_Fed-batch_D10 / JM-05B_Cytiva_feeds_D10	Q04726;Q04726;Q08122;Q08122;Q9JIT3;Q9JIT3	Q04726;Q08122;Q9JIT3	-1.2079308883677051	1.2079308883677051	0.0037371050960148	0.0197225329741207	12	Q04726;Q08122;Q9JIT3	TLE3;Tle3;Tle3	Transducin-like enhancer protein 3	TLE3_HUMAN;TLE3_MOUSE;TLE3_RAT	1	-56.71109803905141	0.4328890196094858	Intensified_Fed-batch_D10	JM-05B_Cytiva_feeds_D10
261	272058	Intensified_Fed-batch_D10 / JM-05B_Cytiva_feeds_D10	O55076;O55076;P48963;P48963	O55076;P48963	-0.7149335232909017	0.7149335232909017	0.0038307536224715	0.0199930140412191	14	O55076;P48963	CDK2	Cyclin-dependent kinase 2	CDK2_CRIGR;CDK2_MESAU	8	-39.07667964741874	0.6092332035258126	Intensified_Fed-batch_D10	JM-05B_Cytiva_feeds_D10
265	280045	Intensified_Fed-batch_D10 / JM-05B_Cytiva_feeds_D10	Q6A0A9;Q6A0A9	Q6A0A9	-0.996529025165781	0.996529025165781	0.0040819093417427	0.0206961660509192	14	Q6A0A9	FAM120A	Constitutive coactivator of PPAR-gamma-like protein 1	F120A_MOUSE	1	-49.87956035443271	0.5012043964556729	Intensified_Fed-batch_D10	JM-05B_Cytiva_feeds_D10
267	280517	Intensified_Fed-batch_D10 / JM-05B_Cytiva_feeds_D10	P17480;P17480;P25976;P25976;P25977;P25977	P17480;P25976;P25977	-0.9551333108107148	0.9551333108107148	0.0040970517977204	0.0207378261727135	14	P17480;P25976;P25977	UBTF;Ubtf;Ubtf	Nucleolar transcription factor 1	UBF1_HUMAN;UBF1_MOUSE;UBF1_RAT	4	-48.420607397987325	0.5157939260201267	Intensified_Fed-batch_D10	JM-05B_Cytiva_feeds_D10
269	282115	Intensified_Fed-batch_D10 / JM-05B_Cytiva_feeds_D10	P27694;P27694;Q5R7Q4;Q5R7Q4	P27694;Q5R7Q4	-0.6895775103992171	0.6895775103992171	0.0041454639177396	0.0208642399788409	14	P27694;Q5R7Q4	RPA1	Replication protein A 70 kDa DNA-binding subunit	RFA1_HUMAN;RFA1_PONAB	10	-37.99646008134856	0.6200353991865144	Intensified_Fed-batch_D10	JM-05B_Cytiva_feeds_D10
271	284170	Intensified_Fed-batch_D10 / JM-05B_Cytiva_feeds_D10	Q8K019;Q8K019	Q8K019	-0.6096533030319441	0.6096533030319441	0.0042135360559587	0.0210534903941069	14	Q8K019	Bclaf1	Bcl-2-associated transcription factor 1	BCLF1_MOUSE	4	-34.46458275037262	0.6553541724962738	Intensified_Fed-batch_D10	JM-05B_Cytiva_feeds_D10
275	285953	Intensified_Fed-batch_D10 / JM-05B_Cytiva_feeds_D10	Q8NA57;Q8NA57	Q8NA57	-1.7377862214500297	1.7377862214500297	0.0042711965287781	0.0212085279758949	10	Q8NA57	C12orf50	Uncharacterized protein C12orf50	CL050_HUMAN	1	-70.01705961229636	0.2998294038770363	Intensified_Fed-batch_D10	JM-05B_Cytiva_feeds_D10
286	302383	Intensified_Fed-batch_D10 / JM-05B_Cytiva_feeds_D10	P97311;P97311	P97311	-1.0348638406474524	1.0348638406474524	0.0048270017695506	0.0226660476697889	14	P97311	Mcm6	DNA replication licensing factor MCM6	MCM6_MOUSE	23	-51.19380592455949	0.488061940754405	Intensified_Fed-batch_D10	JM-05B_Cytiva_feeds_D10
287	303447	Intensified_Fed-batch_D10 / JM-05B_Cytiva_feeds_D10	P15864;P15864	P15864	-0.7412136804385945	0.7412136804385945	0.0048619161268748	0.0227499439268583	14	P15864	H1-2	Histone H1.2	H12_MOUSE	7	-40.17641308539594	0.5982358691460405	Intensified_Fed-batch_D10	JM-05B_Cytiva_feeds_D10
288	303652	Intensified_Fed-batch_D10 / JM-05B_Cytiva_feeds_D10	Q5PQQ2;Q5PQQ2;Q9Y2W2;Q9Y2W2	Q5PQQ2;Q9Y2W2	-0.6367709065394643	0.6367709065394643	0.0048689036954247	0.0227676250564467	14	Q5PQQ2;Q9Y2W2	Wbp11;WBP11	WW domain-binding protein 11	WBP11_RAT;WBP11_HUMAN	3	-35.684913693908214	0.6431508630609178	Intensified_Fed-batch_D10	JM-05B_Cytiva_feeds_D10
296	314977	Intensified_Fed-batch_D10 / JM-05B_Cytiva_feeds_D10	Q9CPP0;Q9CPP0	Q9CPP0	-0.7112789520600262	0.7112789520600262	0.0052656082845051	0.0237370352459578	14	Q9CPP0	Npm3	Nucleoplasmin-3	NPM3_MOUSE	3	-38.92215575455968	0.6107784424544032	Intensified_Fed-batch_D10	JM-05B_Cytiva_feeds_D10
310	329429	Intensified_Fed-batch_D10 / JM-05B_Cytiva_feeds_D10	E9Q6J5;E9Q6J5;Q5SQY2;Q5SQY2;Q6AYJ2;Q6AYJ2;Q8NFC6;Q8NFC6;Q96IK1;Q96IK1	E9Q6J5;Q5SQY2;Q6AYJ2;Q8NFC6;Q96IK1	-0.6360606936773778	0.6360606936773778	0.0057987508662424	0.0249934447805847	14	E9Q6J5;Q5SQY2;Q6AYJ2;Q8NFC6;Q96IK1	Bod1l;Bod1;Bod1;BOD1L1;BOD1	Biorientation of chromosomes in cell division protein 1-like 1;Biorientation of chromosomes in cell division protein 1;Biorientation of chromosomes in cell division protein 1;Biorientation of chromosomes in cell division protein 1-like 1;Biorientation of chromosomes in cell division protein 1	BD1L1_MOUSE;BOD1_MOUSE;BOD1_RAT;BD1L1_HUMAN;BOD1_HUMAN	1	-35.65324473743904	0.6434675526256096	Intensified_Fed-batch_D10	JM-05B_Cytiva_feeds_D10
313	330707	Intensified_Fed-batch_D10 / JM-05B_Cytiva_feeds_D10	Q60437;Q60437	Q60437	-1.045181728985172	1.045181728985172	0.0058494140447434	0.0251145158366385	14	Q60437	BAIAP2	Brain-specific angiogenesis inhibitor 1-associated protein 2	BAIP2_CRIGR	10	-51.54161359514209	0.4845838640485791	Intensified_Fed-batch_D10	JM-05B_Cytiva_feeds_D10
325	339878	Intensified_Fed-batch_D10 / JM-05B_Cytiva_feeds_D10	P13995;P13995	P13995	-0.6775649149503088	0.6775649149503088	0.006208498954904	0.0259371325128841	12	P13995	MTHFD2	Bifunctional methylenetetrahydrofolate dehydrogenase/cyclohydrolase, mitochondrial	MTDC_HUMAN	5	-37.47803246522433	0.6252196753477567	Intensified_Fed-batch_D10	JM-05B_Cytiva_feeds_D10
340	357838	Intensified_Fed-batch_D10 / JM-05B_Cytiva_feeds_D10	Q8BGG7;Q8BGG7	Q8BGG7	-0.7406457249034661	0.7406457249034661	0.0069334752758645	0.0275118913177421	14	Q8BGG7	Ubash3b	Ubiquitin-associated and SH3 domain-containing protein B	UBS3B_MOUSE	9	-40.15285729207933	0.5984714270792066	Intensified_Fed-batch_D10	JM-05B_Cytiva_feeds_D10
350	365672	Intensified_Fed-batch_D10 / JM-05B_Cytiva_feeds_D10	Q5EBA0;Q5EBA0;Q9CZU4;Q9CZU4	Q5EBA0;Q9CZU4	-0.7258402077270144	0.7258402077270144	0.0072603582338348	0.0281917673317571	14	Q5EBA0;Q9CZU4	Eral1	GTPase Era, mitochondrial;GTPase Era, mitochondrial	ERAL1_RAT;ERAL1_MOUSE	3	-39.535519559737175	0.6046448044026282	Intensified_Fed-batch_D10	JM-05B_Cytiva_feeds_D10
351	365733	Intensified_Fed-batch_D10 / JM-05B_Cytiva_feeds_D10	P52293;P52293	P52293	-1.232465286658554	1.232465286658554	0.0072629926830026	0.0281972712053068	14	P52293	Kpna2	Importin subunit alpha-1	IMA1_MOUSE	5	-57.44104260639096	0.4255895739360905	Intensified_Fed-batch_D10	JM-05B_Cytiva_feeds_D10
388	387537	Intensified_Fed-batch_D10 / JM-05B_Cytiva_feeds_D10	P49327;P49327	P49327	-0.8396843141743541	0.8396843141743541	0.0082158371729338	0.0301019321216374	14	P49327	FASN	Fatty acid synthase	FAS_HUMAN	4	-44.12341770241811	0.5587658229758189	Intensified_Fed-batch_D10	JM-05B_Cytiva_feeds_D10
392	391332	Intensified_Fed-batch_D10 / JM-05B_Cytiva_feeds_D10	Q5W9D5;Q5W9D5;Q5W9D6;Q5W9D6;Q5W9D7;Q5W9D7;Q7JJZ8;Q7JJZ8;Q91XU1;Q91XU1;Q96PU8;Q96PU8;Q9GMY1;Q9GMY1;Q9QYS9;Q9QYS9	Q5W9D5;Q5W9D6;Q5W9D7;Q7JJZ8;Q91XU1;Q96PU8;Q9GMY1;Q9QYS9	-0.8234288946881796	0.8234288946881796	0.0083913000218537	0.0304465713442322	14	Q5W9D5;Q5W9D6;Q5W9D7;Q7JJZ8;Q91XU1;Q96PU8;Q9GMY1;Q9QYS9	QKI;QKI;QKI;QKI;Qki;QKI;QKI;Qki	KH domain-containing RNA-binding protein QKI	QKI_PIG;QKI_HORSE;QKI_BOVIN;QKI_FELCA;QKI_RAT;QKI_HUMAN;QKI_CANLF;QKI_MOUSE	7	-43.49027375628848	0.5650972624371152	Intensified_Fed-batch_D10	JM-05B_Cytiva_feeds_D10
402	399652	Intensified_Fed-batch_D10 / JM-05B_Cytiva_feeds_D10	Q9Y617;Q9Y617	Q9Y617	-1.1694332687794269	1.1694332687794269	0.0087752662846836	0.0311770036684067	14	Q9Y617	PSAT1	Phosphoserine aminotransferase	SERC_HUMAN	4	-55.54040439100084	0.4445959560899916	Intensified_Fed-batch_D10	JM-05B_Cytiva_feeds_D10
408	406107	Intensified_Fed-batch_D10 / JM-05B_Cytiva_feeds_D10	Q99020;Q99020	Q99020	-0.8271027864146571	0.8271027864146571	0.0090854412014423	0.0317659591193531	14	Q99020	Hnrnpab	Heterogeneous nuclear ribonucleoprotein A/B	ROAA_MOUSE	4	-43.63399539455224	0.5636600460544776	Intensified_Fed-batch_D10	JM-05B_Cytiva_feeds_D10
434	428174	Intensified_Fed-batch_D10 / JM-05B_Cytiva_feeds_D10	Q09143;Q09143	Q09143	-1.045085679358671	1.045085679358671	0.0101762474365165	0.033745856589117	10	Q09143	Slc7a1	High affinity cationic amino acid transporter 1	CTR1_MOUSE	4	-51.53838729663563	0.4846161270336437	Intensified_Fed-batch_D10	JM-05B_Cytiva_feeds_D10
435	428530	Intensified_Fed-batch_D10 / JM-05B_Cytiva_feeds_D10	Q99NB8;Q99NB8	Q99NB8	-0.6134571421901719	0.6134571421901719	0.0101943444679891	0.0337780214766466	14	Q99NB8	Ubqln4	Ubiquilin-4	UBQL4_MOUSE	3	-34.63714717420986	0.6536285282579014	Intensified_Fed-batch_D10	JM-05B_Cytiva_feeds_D10
439	434557	Intensified_Fed-batch_D10 / JM-05B_Cytiva_feeds_D10	O54825;O54825;Q13895;Q13895;Q5E9N0;Q5E9N0	O54825;Q13895;Q5E9N0	-0.7389499811021183	0.7389499811021183	0.0105032430138898	0.0343188567439469	14	O54825;Q13895;Q5E9N0	Bysl;BYSL;BYSL	Bystin	BYST_MOUSE;BYST_HUMAN;BYST_BOVIN	8	-40.082471600886	0.5991752839911401	Intensified_Fed-batch_D10	JM-05B_Cytiva_feeds_D10
442	436533	Intensified_Fed-batch_D10 / JM-05B_Cytiva_feeds_D10	Q9NPH2;Q9NPH2	Q9NPH2	-0.7644575928628162	0.7644575928628162	0.0106093478430451	0.0345086334252179	14	Q9NPH2	ISYNA1	Inositol-3-phosphate synthase 1	INO1_HUMAN	1	-41.13253501728392	0.5886746498271609	Intensified_Fed-batch_D10	JM-05B_Cytiva_feeds_D10
444	442856	Intensified_Fed-batch_D10 / JM-05B_Cytiva_feeds_D10	O94992;O94992;Q0X0C4;Q0X0C4;Q5M9G1;Q5M9G1;Q8R409;Q8R409;Q96MH2;Q96MH2	O94992;Q0X0C4;Q5M9G1;Q8R409;Q96MH2	-0.5940097938558745	0.5940097938558745	0.0109380561901876	0.0350697756274693	14	O94992;Q0X0C4;Q5M9G1;Q8R409;Q96MH2	HEXIM1;HEXIM1;Hexim1;Hexim1;HEXIM2	Protein HEXIM1;Protein HEXIM1;Protein HEXIM1;Protein HEXIM1;Protein HEXIM2	HEXI1_HUMAN;HEXI1_BOVIN;HEXI1_RAT;HEXI1_MOUSE;HEXI2_HUMAN	1	-33.75009889225744	0.6624990110774256	Intensified_Fed-batch_D10	JM-05B_Cytiva_feeds_D10
445	443377	Intensified_Fed-batch_D10 / JM-05B_Cytiva_feeds_D10	P15927;P15927;Q5RC43;Q5RC43	P15927;Q5RC43	-0.5855028353758606	0.5855028353758606	0.0109651192631158	0.035115298710039	14	P15927;Q5RC43	RPA2	Replication protein A 32 kDa subunit	RFA2_HUMAN;RFA2_PONAB	2	-33.358297420954784	0.6664170257904521	Intensified_Fed-batch_D10	JM-05B_Cytiva_feeds_D10
456	450769	Intensified_Fed-batch_D10 / JM-05B_Cytiva_feeds_D10	Q8BWZ3;Q8BWZ3	Q8BWZ3	-0.6846548485630211	0.6846548485630211	0.0113557431982125	0.0357701145809216	14	Q8BWZ3	Naa25	N-alpha-acetyltransferase 25, NatB auxiliary subunit	NAA25_MOUSE	4	-37.784534641112565	0.6221546535888743	Intensified_Fed-batch_D10	JM-05B_Cytiva_feeds_D10
472	462646	Intensified_Fed-batch_D10 / JM-05B_Cytiva_feeds_D10	Q5SSZ5;Q5SSZ5	Q5SSZ5	-0.7838583923703601	0.7838583923703601	0.0120083485082753	0.0368545133334986	12	Q5SSZ5	Tns3	Tensin-3	TENS3_MOUSE	2	-41.91886273357489	0.5808113726642511	Intensified_Fed-batch_D10	JM-05B_Cytiva_feeds_D10
483	473338	Intensified_Fed-batch_D10 / JM-05B_Cytiva_feeds_D10	Q5RCI9;Q5RCI9;Q8WW12;Q8WW12	Q5RCI9;Q8WW12	-0.5917600441127144	0.5917600441127144	0.0126139595520238	0.0378387398047449	14	Q5RCI9;Q8WW12	PCNP	PEST proteolytic signal-containing nuclear protein	PCNP_PONAB;PCNP_HUMAN	2	-33.64670769334951	0.6635329230665049	Intensified_Fed-batch_D10	JM-05B_Cytiva_feeds_D10
484	477544	Intensified_Fed-batch_D10 / JM-05B_Cytiva_feeds_D10	P21272;P21272;P28033;P28033	P21272;P28033	-0.932997900283784	0.932997900283784	0.0128562342944593	0.038225778192488	14	P21272;P28033	Cebpb	CCAAT/enhancer-binding protein beta	CEBPB_RAT;CEBPB_MOUSE	2	-47.62311741510251	0.5237688258489749	Intensified_Fed-batch_D10	JM-05B_Cytiva_feeds_D10
498	488580	Intensified_Fed-batch_D10 / JM-05B_Cytiva_feeds_D10	Q9QXS6;Q9QXS6	Q9QXS6	-0.5887493647116161	0.5887493647116161	0.0135102131023034	0.0392632324041319	14	Q9QXS6	Dbn1	Drebrin	DREB_MOUSE	10	-33.50809414538679	0.6649190585461321	Intensified_Fed-batch_D10	JM-05B_Cytiva_feeds_D10
499	489815	Intensified_Fed-batch_D10 / JM-05B_Cytiva_feeds_D10	Q9Z248;Q9Z248	Q9Z248	-0.8905877541947415	0.8905877541947415	0.0135845222885276	0.0393798204392328	12	Q9Z248	Aebp2	Zinc finger protein AEBP2	AEBP2_MOUSE	1	-46.0605675852374	0.539394324147626	Intensified_Fed-batch_D10	JM-05B_Cytiva_feeds_D10
509	501474	Intensified_Fed-batch_D10 / JM-05B_Cytiva_feeds_D10	Q60561;Q60561	Q60561	-0.5994905614731489	0.5994905614731489	0.014298310580332	0.0404848548709154	10	Q60561	RRM2	Ribonucleoside-diphosphate reductase subunit M2	RIR2_MESAU	4	-34.00130338784921	0.6599869661215079	Intensified_Fed-batch_D10	JM-05B_Cytiva_feeds_D10
511	502527	Intensified_Fed-batch_D10 / JM-05B_Cytiva_feeds_D10	Q08093;Q08093	Q08093	-0.6419058579185167	0.6419058579185167	0.0143612351768382	0.040577816768662	14	Q08093	Cnn2	Calponin-2	CNN2_MOUSE	6	-35.913422002469	0.64086577997531	Intensified_Fed-batch_D10	JM-05B_Cytiva_feeds_D10
515	503717	Intensified_Fed-batch_D10 / JM-05B_Cytiva_feeds_D10	Q6PDI5;Q6PDI5	Q6PDI5	-0.7941627980620793	0.7941627980620793	0.0144354407180518	0.0406911275846414	14	Q6PDI5	Ecpas	Proteasome adapter and scaffold protein ECM29	ECM29_MOUSE	28	-42.33222751964283	0.5766777248035717	Intensified_Fed-batch_D10	JM-05B_Cytiva_feeds_D10
517	505541	Intensified_Fed-batch_D10 / JM-05B_Cytiva_feeds_D10	P0DPD9;P0DPD9;P0DPE0;P0DPE0	P0DPD9;P0DPE0	-0.8894426173173705	0.8894426173173705	0.014545010226121	0.0408515881033878	12	P0DPD9;P0DPE0	Eef1akmt4-Ece2;Eef1akmt4	EEF1AKMT4-ECE2 readthrough transcript protein;EEF1A lysine methyltransferase 4	EFCE2_MOUSE;EFMT4_MOUSE	1	-46.0177362507715	0.539822637492285	Intensified_Fed-batch_D10	JM-05B_Cytiva_feeds_D10
522	512005	Intensified_Fed-batch_D10 / JM-05B_Cytiva_feeds_D10	Q9QW30;Q9QW30	Q9QW30	-0.8952523108047282	0.8952523108047282	0.0149478871849842	0.0414536398652379	14	Q9QW30	Notch2	Neurogenic locus notch homolog protein 2	NOTC2_RAT	1	-46.23468423607028	0.5376531576392972	Intensified_Fed-batch_D10	JM-05B_Cytiva_feeds_D10
528	514579	Intensified_Fed-batch_D10 / JM-05B_Cytiva_feeds_D10	Q8K2Z4;Q8K2Z4	Q8K2Z4	-0.6185520551832081	0.6185520551832081	0.0151117397704932	0.041698334713055	12	Q8K2Z4	Ncapd2	Condensin complex subunit 1	CND1_MOUSE	7	-34.86757058289698	0.6513242941710302	Intensified_Fed-batch_D10	JM-05B_Cytiva_feeds_D10
537	522639	Intensified_Fed-batch_D10 / JM-05B_Cytiva_feeds_D10	O43290;O43290	O43290	-0.763503382764328	0.763503382764328	0.015625828066127	0.0424519401871988	12	O43290	SART1	U4/U6.U5 tri-snRNP-associated protein 1	SNUT1_HUMAN	3	-41.09358672374617	0.5890641327625383	Intensified_Fed-batch_D10	JM-05B_Cytiva_feeds_D10
539	524078	Intensified_Fed-batch_D10 / JM-05B_Cytiva_feeds_D10	Q0VC06;Q0VC06;Q6NSQ7;Q6NSQ7	Q0VC06;Q6NSQ7	-0.9807250421535632	0.9807250421535632	0.0157223452790291	0.0425968730229658	14	Q0VC06;Q6NSQ7	LTV1;Ltv1	Protein LTV1 homolog	LTV1_BOVIN;LTV1_MOUSE	2	-49.32749842992102	0.5067250157007898	Intensified_Fed-batch_D10	JM-05B_Cytiva_feeds_D10
541	525284	Intensified_Fed-batch_D10 / JM-05B_Cytiva_feeds_D10	A4FV72;A4FV72;Q5R723;Q5R723;Q9QZH3;Q9QZH3;Q9UNP9;Q9UNP9	A4FV72;Q5R723;Q9QZH3;Q9UNP9	-0.584221354062388	0.584221354062388	0.0158057313141522	0.0427244758207489	14	A4FV72;Q5R723;Q9QZH3;Q9UNP9	PPIE;PPIE;Ppie;PPIE	Peptidyl-prolyl cis-trans isomerase E	PPIE_BOVIN;PPIE_PONAB;PPIE_MOUSE;PPIE_HUMAN	3	-33.29907628696437	0.6670092371303563	Intensified_Fed-batch_D10	JM-05B_Cytiva_feeds_D10
565	543033	Intensified_Fed-batch_D10 / JM-05B_Cytiva_feeds_D10	P19174;P19174	P19174	-0.8587743239631984	0.8587743239631984	0.0169882990370296	0.0444201501675406	14	P19174	PLCG1	1-phosphatidylinositol 4,5-bisphosphate phosphodiesterase gamma-1	PLCG1_HUMAN	6	-44.85791682658592	0.5514208317341408	Intensified_Fed-batch_D10	JM-05B_Cytiva_feeds_D10
568	543887	Intensified_Fed-batch_D10 / JM-05B_Cytiva_feeds_D10	Q794F9;Q794F9	Q794F9	-0.6893919763390178	0.6893919763390178	0.0170458109578614	0.0445005458613639	14	Q794F9	Slc3a2	4F2 cell-surface antigen heavy chain	4F2_RAT	6	-37.98848576389431	0.6201151423610569	Intensified_Fed-batch_D10	JM-05B_Cytiva_feeds_D10
576	549405	Intensified_Fed-batch_D10 / JM-05B_Cytiva_feeds_D10	Q5VST9;Q5VST9	Q5VST9	-1.1301498839303834	1.1301498839303834	0.0174144444976756	0.0450063365668566	14	Q5VST9	OBSCN	Obscurin	OBSCN_HUMAN	3	-54.313174213613415	0.4568682578638658	Intensified_Fed-batch_D10	JM-05B_Cytiva_feeds_D10
580	553142	Intensified_Fed-batch_D10 / JM-05B_Cytiva_feeds_D10	P32551;P32551	P32551	-0.5842266312131092	0.5842266312131092	0.0176721204867079	0.0453636917304125	12	P32551	Uqcrc2	Cytochrome b-c1 complex subunit 2, mitochondrial	QCR2_RAT	1	-33.299320267967936	0.6670067973203206	Intensified_Fed-batch_D10	JM-05B_Cytiva_feeds_D10
587	556835	Intensified_Fed-batch_D10 / JM-05B_Cytiva_feeds_D10	P23919;P23919	P23919	-0.8466594594027328	0.8466594594027328	0.0179269866940066	0.0457127278998604	14	P23919	DTYMK	Thymidylate kinase	KTHY_HUMAN	5	-44.39291791309638	0.5560708208690361	Intensified_Fed-batch_D10	JM-05B_Cytiva_feeds_D10
595	563217	Intensified_Fed-batch_D10 / JM-05B_Cytiva_feeds_D10	Q8WMY2;Q8WMY2	Q8WMY2	-0.5926632421168184	0.5926632421168184	0.0183707084513418	0.0463133852054504	14	Q8WMY2	FDPS	Farnesyl pyrophosphate synthase	FPPS_BOVIN	2	-33.68823511514001	0.6631176488485999	Intensified_Fed-batch_D10	JM-05B_Cytiva_feeds_D10
598	564620	Intensified_Fed-batch_D10 / JM-05B_Cytiva_feeds_D10	Q4R7D5;Q4R7D5;Q96M60;Q96M60	Q4R7D5;Q96M60	-0.9895830817435962	0.9895830817435962	0.0184699398098631	0.046447803042197	12	Q4R7D5;Q96M60	FAM227B	Protein FAM227B	F227B_MACFA;F227B_HUMAN	1	-49.63767060619356	0.5036232939380644	Intensified_Fed-batch_D10	JM-05B_Cytiva_feeds_D10
600	566292	Intensified_Fed-batch_D10 / JM-05B_Cytiva_feeds_D10	Q9P258;Q9P258	Q9P258	-1.2920207683741274	1.2920207683741274	0.0185893349792193	0.0466101557507628	14	Q9P258	RCC2	Protein RCC2	RCC2_HUMAN	1	-59.16213833180031	0.4083786166819969	Intensified_Fed-batch_D10	JM-05B_Cytiva_feeds_D10
602	567125	Intensified_Fed-batch_D10 / JM-05B_Cytiva_feeds_D10	P51553;P51553	P51553	-0.7516166154651702	0.7516166154651702	0.0186474122187331	0.0466868686562001	14	P51553	IDH3G	Isocitrate dehydrogenase [NAD] subunit gamma, mitochondrial	IDH3G_HUMAN	1	-40.60623538088522	0.5939376461911479	Intensified_Fed-batch_D10	JM-05B_Cytiva_feeds_D10
603	567307	Intensified_Fed-batch_D10 / JM-05B_Cytiva_feeds_D10	A0A0A0MS14;A0A0A0MS14;P18525;P18525;P18526;P18526;P18527;P18527;P18528;P18528;P18529;P18529	A0A0A0MS14;P18525;P18526;P18527;P18528;P18529	-0.745936601784701	0.745936601784701	0.018660373931048	0.046704484378763	14	A0A0A0MS14;P18525;P18526;P18527;P18528;P18529	IGHV1-45;;;;;	Immunoglobulin heavy variable 1-45;Ig heavy chain V region 5-84;Ig heavy chain V region 345;Ig heavy chain V region 914;Ig heavy chain V region 6.96;Ig heavy chain V region 5-76	HV145_HUMAN;HVM54_MOUSE;HVM55_MOUSE;HVM56_MOUSE;HVM57_MOUSE;HVM58_MOUSE	1	-40.37193612786088	0.5962806387213913	Intensified_Fed-batch_D10	JM-05B_Cytiva_feeds_D10
604	569367	Intensified_Fed-batch_D10 / JM-05B_Cytiva_feeds_D10	O35566;O35566;P48509;P48509;P61170;P61170;P61171;P61171;Q3ZBH3;Q3ZBH3	O35566;P48509;P61170;P61171;Q3ZBH3	-0.7929981034228964	0.7929981034228964	0.0188036915796561	0.0468926658831773	14	O35566;P48509;P61170;P61171;Q3ZBH3	Cd151;CD151;CD151;CD151;CD151	CD151 antigen	CD151_MOUSE;CD151_HUMAN;CD151_CHLAE;CD151_MACMU;CD151_BOVIN	1	-42.28565325251956	0.5771434674748044	Intensified_Fed-batch_D10	JM-05B_Cytiva_feeds_D10
606	570151	Intensified_Fed-batch_D10 / JM-05B_Cytiva_feeds_D10	Q13740;Q13740	Q13740	-0.9141054291528276	0.9141054291528276	0.0188616261771137	0.0469727384216958	14	Q13740	ALCAM	CD166 antigen	CD166_HUMAN	4	-46.93271774082272	0.5306728225917727	Intensified_Fed-batch_D10	JM-05B_Cytiva_feeds_D10
612	573551	Intensified_Fed-batch_D10 / JM-05B_Cytiva_feeds_D10	Q13610;Q13610;Q2HJ56;Q2HJ56;Q99LL5;Q99LL5	Q13610;Q2HJ56;Q99LL5	-0.6397877690772772	0.6397877690772772	0.0191040113801054	0.047294230089615	12	Q13610;Q2HJ56;Q99LL5	PWP1;PWP1;Pwp1	Periodic tryptophan protein 1 homolog	PWP1_HUMAN;PWP1_BOVIN;PWP1_MOUSE	1	-35.819264363742974	0.6418073563625702	Intensified_Fed-batch_D10	JM-05B_Cytiva_feeds_D10
619	587734	Intensified_Fed-batch_D10 / JM-05B_Cytiva_feeds_D10	Q62130;Q62130	Q62130	-0.8049780441333075	0.8049780441333075	0.020129157939779	0.0486297398421786	14	Q62130	Ptpn14	Tyrosine-protein phosphatase non-receptor type 14	PTN14_MOUSE	1	-42.76292090578653	0.5723707909421347	Intensified_Fed-batch_D10	JM-05B_Cytiva_feeds_D10
626	594497	Intensified_Fed-batch_D10 / JM-05B_Cytiva_feeds_D10	Q02788;Q02788	Q02788	-0.7944588187858841	0.7944588187858841	0.0206246625637607	0.0492597944515397	8	Q02788	Col6a2	Collagen alpha-2(VI) chain	CO6A2_MOUSE	1	-42.34405892131549	0.5765594107868451	Intensified_Fed-batch_D10	JM-05B_Cytiva_feeds_D10
