## Supplementary material for "Fatty Acid β-oxidation and Ferroptosis Define a Survival-Productivity Trade Off in CHO fed-Batch Bioreactors": JM-05B_Cytiva_feeds_D14_vs_Intensified_Fed-batch_D14_DOWNREGULATED.tsv

	Unnamed: 0	Comparison (group1/group2)	Group	ProteinGroups	AVG Log2 Ratio	Absolute AVG Log2 Ratio	Pvalue	Qvalue	# of Ratios	UniProtIds	Genes	ProteinDescriptions	ProteinNames	# Unique Total Peptides	% Change	Ratio	Condition Numerator	Condition Denominator	GO Cellular Component	GO Molecular Function	GO Biological Process
1	11099	Intensified_Fed-batch_D14 / JM-05B_Cytiva_feeds_D14	Q6PGH2;Q6PGH2	Q6PGH2	-0.8869673239085715	0.8869673239085715	2.2375421134461504e-06	0.0002861720025038	16	Q6PGH2	Jpt2	Jupiter microtubule associated homolog 2	JUPI2_MOUSE	4	-45.92503707743341	0.5407496292256659	Intensified_Fed-batch_D14	JM-05B_Cytiva_feeds_D14
3	12674	Intensified_Fed-batch_D14 / JM-05B_Cytiva_feeds_D14	P26350;P26350	P26350	-0.8926699968218881	0.8926699968218881	3.042887958403984e-06	0.0003408817641702	16	P26350	Ptma	Prothymosin alpha	PTMA_MOUSE	3	-46.13836224669669	0.5386163775330332	Intensified_Fed-batch_D14	JM-05B_Cytiva_feeds_D14
7	26118	Intensified_Fed-batch_D14 / JM-05B_Cytiva_feeds_D14	Q3MIT2;Q3MIT2;Q9D3U0;Q9D3U0	Q3MIT2;Q9D3U0	-0.6410060778009452	0.6410060778009452	1.7224562614104535e-05	0.0009365764242549	16	Q3MIT2;Q9D3U0	PUS10;Pus10	tRNA pseudouridine synthase Pus10	PUS10_HUMAN;PUS10_MOUSE	1	-35.8734400155076	0.641265599844924	Intensified_Fed-batch_D14	JM-05B_Cytiva_feeds_D14
10	32209	Intensified_Fed-batch_D14 / JM-05B_Cytiva_feeds_D14	Q9NZB2;Q9NZB2	Q9NZB2	-0.5854854955651597	0.5854854955651597	2.853902701767971e-05	0.0012580956983791	16	Q9NZB2	FAM120A	Constitutive coactivator of PPAR-gamma-like protein 1	F120A_HUMAN	7	-33.35749644679247	0.6664250355320753	Intensified_Fed-batch_D14	JM-05B_Cytiva_feeds_D14
11	32254	Intensified_Fed-batch_D14 / JM-05B_Cytiva_feeds_D14	Q0VC06;Q0VC06;Q6NSQ7;Q6NSQ7	Q0VC06;Q6NSQ7	-0.7477546527029851	0.7477546527029851	2.8649365753469e-05	0.0012610944436917	16	Q0VC06;Q6NSQ7	LTV1;Ltv1	Protein LTV1 homolog	LTV1_BOVIN;LTV1_MOUSE	2	-40.447030708479005	0.59552969291521	Intensified_Fed-batch_D14	JM-05B_Cytiva_feeds_D14
14	35940	Intensified_Fed-batch_D14 / JM-05B_Cytiva_feeds_D14	Q66HD3;Q66HD3;Q99MD9;Q99MD9	Q66HD3;Q99MD9	-0.9384767086083798	0.9384767086083798	3.743571158533e-05	0.0014789725571131	16	Q66HD3;Q99MD9	Nasp	Nuclear autoantigenic sperm protein	NASP_RAT;NASP_MOUSE	10	-47.82164773038551	0.5217835226961449	Intensified_Fed-batch_D14	JM-05B_Cytiva_feeds_D14
18	41113	Intensified_Fed-batch_D14 / JM-05B_Cytiva_feeds_D14	Q9NPH2;Q9NPH2	Q9NPH2	-0.6423783658360784	0.6423783658360784	5.148776389715829e-05	0.0017781624989552	16	Q9NPH2	ISYNA1	Inositol-3-phosphate synthase 1	INO1_HUMAN	1	-35.93440804341963	0.6406559195658037	Intensified_Fed-batch_D14	JM-05B_Cytiva_feeds_D14
19	42378	Intensified_Fed-batch_D14 / JM-05B_Cytiva_feeds_D14	P63312;P63312;P63313;P63313;P63314;P63314;Q6ZWY8;Q6ZWY8	P63312;P63313;P63314;Q6ZWY8	-0.8519455493126569	0.8519455493126569	5.522822834132754e-05	0.0018502772631162	16	P63312;P63313;P63314;Q6ZWY8	Tmsb10;TMSB10;TMSB10;Tmsb10	Thymosin beta-10	TYB10_RAT;TYB10_HUMAN;TYB10_HORSE;TYB10_MOUSE	2	-44.59629158059085	0.5540370841940916	Intensified_Fed-batch_D14	JM-05B_Cytiva_feeds_D14
20	42594	Intensified_Fed-batch_D14 / JM-05B_Cytiva_feeds_D14	Q62312;Q62312	Q62312	-0.7885027332834467	0.7885027332834467	5.5875558725571136e-05	0.0018625597258738	16	Q62312	Tgfbr2	TGF-beta receptor type-2	TGFR2_MOUSE	7	-42.10553758241687	0.5789446241758314	Intensified_Fed-batch_D14	JM-05B_Cytiva_feeds_D14
22	47772	Intensified_Fed-batch_D14 / JM-05B_Cytiva_feeds_D14	Q6P5B0;Q6P5B0	Q6P5B0	-0.9059625228997392	0.9059625228997392	7.327698202424898e-05	0.002177875836695	16	Q6P5B0	Rrp12	RRP12-like protein	RRP12_MOUSE	5	-46.63234677666861	0.5336765322333139	Intensified_Fed-batch_D14	JM-05B_Cytiva_feeds_D14
26	57292	Intensified_Fed-batch_D14 / JM-05B_Cytiva_feeds_D14	MAB_HC;P0DOX5;P0DOX5	MAB_HC;P0DOX5	-0.8556429809234009	0.8556429809234009	0.0001119994739328	0.002775645426019	16	MAB_HC;P0DOX5		mAb 4 Heavy Chain.;Immunoglobulin gamma-1 heavy chain	FUJI_HC;IGG1_HUMAN	1	-44.73810196877045	0.5526189803122955	Intensified_Fed-batch_D14	JM-05B_Cytiva_feeds_D14
35	73035	Intensified_Fed-batch_D14 / JM-05B_Cytiva_feeds_D14	Q8CFC1;Q8CFC1	Q8CFC1	-0.7711163552065005	0.7711163552065005	0.0001983660978511	0.0038564492251303	16	Q8CFC1	Riox2	Ribosomal oxygenase 2	RIOX2_RAT	1	-41.40361188075361	0.5859638811924639	Intensified_Fed-batch_D14	JM-05B_Cytiva_feeds_D14
39	82379	Intensified_Fed-batch_D14 / JM-05B_Cytiva_feeds_D14	O70593;O70593;Q8BJU0;Q8BJU0	O70593;Q8BJU0	-0.7547147414862855	0.7547147414862855	0.0002611889087819	0.0045018403641869	16	O70593;Q8BJU0	Sgta	Small glutamine-rich tetratricopeptide repeat-containing protein alpha	SGTA_RAT;SGTA_MOUSE	3	-40.73364410391419	0.5926635589608581	Intensified_Fed-batch_D14	JM-05B_Cytiva_feeds_D14
41	84287	Intensified_Fed-batch_D14 / JM-05B_Cytiva_feeds_D14	P97855;P97855	P97855	-1.002174964802577	1.002174964802577	0.0002756013423396	0.0046426123476737	14	P97855	G3bp1	Ras GTPase-activating protein-binding protein 1	G3BP1_MOUSE	1	-50.07532174534146	0.4992467825465853	Intensified_Fed-batch_D14	JM-05B_Cytiva_feeds_D14
42	85648	Intensified_Fed-batch_D14 / JM-05B_Cytiva_feeds_D14	Q794F9;Q794F9	Q794F9	-0.6588942128221178	0.6588942128221178	0.0002859517307957	0.0047405374336347	16	Q794F9	Slc3a2	4F2 cell-surface antigen heavy chain	4F2_RAT	6	-36.66364327708679	0.6333635672291321	Intensified_Fed-batch_D14	JM-05B_Cytiva_feeds_D14
44	87339	Intensified_Fed-batch_D14 / JM-05B_Cytiva_feeds_D14	P49718;P49718	P49718	-0.6616312396041871	0.6616312396041871	0.0002991747555917	0.0048636855718033	16	P49718	Mcm5	DNA replication licensing factor MCM5	MCM5_MOUSE	24	-36.7836887225729	0.632163112774271	Intensified_Fed-batch_D14	JM-05B_Cytiva_feeds_D14
50	94024	Intensified_Fed-batch_D14 / JM-05B_Cytiva_feeds_D14	Q3SX30;Q3SX30;Q5RDN3;Q5RDN3;Q5XIU5;Q5XIU5;Q92530;Q92530	Q3SX30;Q5RDN3;Q5XIU5;Q92530	-0.8461840248681298	0.8461840248681298	0.0003550838243703	0.0053622208142068	16	Q3SX30;Q5RDN3;Q5XIU5;Q92530	PSMF1;PSMF1;Psmf1;PSMF1	Proteasome inhibitor PI31 subunit	PSMF1_BOVIN;PSMF1_PONAB;PSMF1_RAT;PSMF1_HUMAN	2	-44.37458979584788	0.5562541020415213	Intensified_Fed-batch_D14	JM-05B_Cytiva_feeds_D14
52	95321	Intensified_Fed-batch_D14 / JM-05B_Cytiva_feeds_D14	Q16832;Q16832;Q62371;Q62371	Q16832;Q62371	-0.8831424111367427	0.8831424111367427	0.0003673090821296	0.0054714145393765	16	Q16832;Q62371	DDR2;Ddr2	Discoidin domain-containing receptor 2	DDR2_HUMAN;DDR2_MOUSE	8	-45.78148183375497	0.5421851816624503	Intensified_Fed-batch_D14	JM-05B_Cytiva_feeds_D14
57	104767	Intensified_Fed-batch_D14 / JM-05B_Cytiva_feeds_D14	P25093;P25093	P25093	-0.7622454333695757	0.7622454333695757	0.0004561781426986	0.006182760218938	16	P25093	Fah	Fumarylacetoacetase	FAAA_RAT	1	-41.042201226251805	0.5895779877374819	Intensified_Fed-batch_D14	JM-05B_Cytiva_feeds_D14
58	105085	Intensified_Fed-batch_D14 / JM-05B_Cytiva_feeds_D14	Q93062;Q93062;Q9WVB0;Q9WVB0	Q93062;Q9WVB0	-0.7513567214215898	0.7513567214215898	0.0004596194114508	0.0062102723776733	16	Q93062;Q9WVB0	RBPMS;Rbpms	RNA-binding protein with multiple splicing	RBPMS_HUMAN;RBPMS_MOUSE	6	-40.59553493785203	0.5940446506214797	Intensified_Fed-batch_D14	JM-05B_Cytiva_feeds_D14
60	106734	Intensified_Fed-batch_D14 / JM-05B_Cytiva_feeds_D14	P62960;P62960;P62961;P62961;P67808;P67808;P67809;P67809;Q28618;Q28618	P62960;P62961;P67808;P67809;Q28618	-0.5866815491392432	0.5866815491392432	0.0004769734361122	0.0063451284289174	16	P62960;P62961;P67808;P67809;Q28618	Ybx1;Ybx1;YBX1;YBX1;YBX1	Y-box-binding protein 1	YBOX1_MOUSE;YBOX1_RAT;YBOX1_BOVIN;YBOX1_HUMAN;YBOX1_RABIT	3	-33.41272292974481	0.6658727707025519	Intensified_Fed-batch_D14	JM-05B_Cytiva_feeds_D14
61	106963	Intensified_Fed-batch_D14 / JM-05B_Cytiva_feeds_D14	Q62764;Q62764	Q62764	-0.7776249662024527	0.7776249662024527	0.0004795779472757	0.0063661771080075	16	Q62764	Ybx3	Y-box-binding protein 3	YBOX3_RAT	10	-41.667369702971456	0.5833263029702854	Intensified_Fed-batch_D14	JM-05B_Cytiva_feeds_D14
66	114739	Intensified_Fed-batch_D14 / JM-05B_Cytiva_feeds_D14	F1LNI5;F1LNI5	F1LNI5	-0.6799323473949674	0.6799323473949674	0.000563390727576	0.006971852845136	16	F1LNI5	Ppm1g	Protein phosphatase 1G	PPM1G_RAT	1	-37.5805455748112	0.624194544251888	Intensified_Fed-batch_D14	JM-05B_Cytiva_feeds_D14
68	117804	Intensified_Fed-batch_D14 / JM-05B_Cytiva_feeds_D14	Q8BW10;Q8BW10	Q8BW10	-0.8096265653157447	0.8096265653157447	0.0005985684298145	0.0072145165006304	16	Q8BW10	Nob1	RNA-binding protein NOB1	NOB1_MOUSE	1	-42.94704823508623	0.5705295176491377	Intensified_Fed-batch_D14	JM-05B_Cytiva_feeds_D14
69	118813	Intensified_Fed-batch_D14 / JM-05B_Cytiva_feeds_D14	Q0IIF7;Q0IIF7	Q0IIF7	-1.4277195494597668	1.4277195494597668	0.0006104039620703	0.0072946742810705	16	Q0IIF7	USP14	Ubiquitin carboxyl-terminal hydrolase 14	UBP14_BOVIN	11	-62.82820013519515	0.3717179986480486	Intensified_Fed-batch_D14	JM-05B_Cytiva_feeds_D14
72	122432	Intensified_Fed-batch_D14 / JM-05B_Cytiva_feeds_D14	Q61543;Q61543;Q62638;Q62638;Q9Z1E9;Q9Z1E9	Q61543;Q62638;Q9Z1E9	-0.9390372988042848	0.9390372988042848	0.0006530236600165	0.0075733357358446	16	Q61543;Q62638;Q9Z1E9	Glg1;Glg1;GLG1	Golgi apparatus protein 1	GSLG1_MOUSE;GSLG1_RAT;GSLG1_CRIGR	15	-47.841918813073725	0.5215808118692628	Intensified_Fed-batch_D14	JM-05B_Cytiva_feeds_D14
74	124071	Intensified_Fed-batch_D14 / JM-05B_Cytiva_feeds_D14	Q9WTV5;Q9WTV5	Q9WTV5	-1.3195758010959455	1.3195758010959455	0.0006726840272061	0.0076982937718574	16	Q9WTV5	Psmd9	26S proteasome non-ATPase regulatory subunit 9	PSMD9_RAT	3	-59.93472736903649	0.400652726309635	Intensified_Fed-batch_D14	JM-05B_Cytiva_feeds_D14
79	133393	Intensified_Fed-batch_D14 / JM-05B_Cytiva_feeds_D14	P21956;P21956;P70490;P70490	P21956;P70490	-1.113954961688843	1.113954961688843	0.0007913444177214	0.0084233082810376	16	P21956;P70490	Mfge8	Lactadherin	MFGM_MOUSE;MFGM_RAT	1	-53.79742904006997	0.4620257095993004	Intensified_Fed-batch_D14	JM-05B_Cytiva_feeds_D14
83	136925	Intensified_Fed-batch_D14 / JM-05B_Cytiva_feeds_D14	Q99NB8;Q99NB8	Q99NB8	-1.5866526334462976	1.5866526334462976	0.0008400547316908	0.0087112627829665	16	Q99NB8	Ubqln4	Ubiquilin-4	UBQL4_MOUSE	3	-66.70569415941324	0.3329430584058676	Intensified_Fed-batch_D14	JM-05B_Cytiva_feeds_D14
85	138307	Intensified_Fed-batch_D14 / JM-05B_Cytiva_feeds_D14	P51912;P51912;Q95JC7;Q95JC7	P51912;Q95JC7	-1.332737328515348	1.332737328515348	0.0008604087194821	0.0088331213644555	16	P51912;Q95JC7	Slc1a5;SLC1A5	Neutral amino acid transporter B(0)	AAAT_MOUSE;AAAT_BOVIN	4	-60.29857567313081	0.3970142432686918	Intensified_Fed-batch_D14	JM-05B_Cytiva_feeds_D14
96	149704	Intensified_Fed-batch_D14 / JM-05B_Cytiva_feeds_D14	D4A3K5;D4A3K5;P43275;P43275	D4A3K5;P43275	-0.6855927273346439	0.6855927273346439	0.0010258733736996	0.0097300394213243	16	D4A3K5;P43275	H1-1	Histone H1.1	H11_RAT;H11_MOUSE	1	-37.82496702646168	0.6217503297353832	Intensified_Fed-batch_D14	JM-05B_Cytiva_feeds_D14
104	157572	Intensified_Fed-batch_D14 / JM-05B_Cytiva_feeds_D14	Q09143;Q09143	Q09143	-1.1394478391447844	1.1394478391447844	0.0011502356558241	0.0103647376333169	16	Q09143	Slc7a1	High affinity cationic amino acid transporter 1	CTR1_MOUSE	4	-54.60667222721116	0.4539332777278884	Intensified_Fed-batch_D14	JM-05B_Cytiva_feeds_D14
108	162428	Intensified_Fed-batch_D14 / JM-05B_Cytiva_feeds_D14	Q7M0E7;Q7M0E7;Q9D1I6;Q9D1I6	Q7M0E7;Q9D1I6	-0.6439397405282244	0.6439397405282244	0.0012287411480522	0.0107412896541446	16	Q7M0E7;Q9D1I6	Mrpl14	Large ribosomal subunit protein uL14m	RM14_RAT;RM14_MOUSE	2	-36.003706322707096	0.639962936772929	Intensified_Fed-batch_D14	JM-05B_Cytiva_feeds_D14
116	176337	Intensified_Fed-batch_D14 / JM-05B_Cytiva_feeds_D14	Q5SW19;Q5SW19	Q5SW19	-0.6837647185219097	0.6837647185219097	0.0014748696178215	0.011875996339432	16	Q5SW19	Cluh	Clustered mitochondria protein homolog	CLU_MOUSE	5	-37.74613640647439	0.6225386359352562	Intensified_Fed-batch_D14	JM-05B_Cytiva_feeds_D14
123	187933	Intensified_Fed-batch_D14 / JM-05B_Cytiva_feeds_D14	P09055;P09055;P49134;P49134	P09055;P49134	-0.6372995692040349	0.6372995692040349	0.0016996241777942	0.0128411728096123	16	P09055;P49134	Itgb1	Integrin beta-1	ITB1_MOUSE;ITB1_RAT	6	-35.7084770631706	0.642915229368294	Intensified_Fed-batch_D14	JM-05B_Cytiva_feeds_D14
125	188530	Intensified_Fed-batch_D14 / JM-05B_Cytiva_feeds_D14	Q5VK71;Q5VK71;Q63014;Q63014;Q9DBR0;Q9DBR0	Q5VK71;Q63014;Q9DBR0	-0.6851941220700136	0.6851941220700136	0.0017113143502357	0.0128883678477366	16	Q5VK71;Q63014;Q9DBR0	AKAP8;Akap8;Akap8	A-kinase anchor protein 8	AKAP8_CANLF;AKAP8_RAT;AKAP8_MOUSE	2	-37.80778618172372	0.6219221381827628	Intensified_Fed-batch_D14	JM-05B_Cytiva_feeds_D14
127	192662	Intensified_Fed-batch_D14 / JM-05B_Cytiva_feeds_D14	Q99N85;Q99N85	Q99N85	-0.661333532203881	0.661333532203881	0.0017968472033512	0.0132424998590493	16	Q99N85	Mrps18a	Large ribosomal subunit protein mL66	RT18A_MOUSE	1	-36.77064237176092	0.6322935762823908	Intensified_Fed-batch_D14	JM-05B_Cytiva_feeds_D14
128	192854	Intensified_Fed-batch_D14 / JM-05B_Cytiva_feeds_D14	Q29S11;Q29S11;Q80XU3;Q80XU3;Q9EPJ0;Q9EPJ0;Q9H1E3;Q9H1E3	Q29S11;Q80XU3;Q9EPJ0;Q9H1E3	-0.6037035209477113	0.6037035209477113	0.0018010242358139	0.0132600695360958	16	Q29S11;Q80XU3;Q9EPJ0;Q9H1E3	NUCKS1;Nucks1;Nucks1;NUCKS1	Nuclear ubiquitous casein and cyclin-dependent kinase substrate 1	NUCKS_BOVIN;NUCKS_MOUSE;NUCKS_RAT;NUCKS_HUMAN	2	-34.19375171582286	0.6580624828417714	Intensified_Fed-batch_D14	JM-05B_Cytiva_feeds_D14
134	198819	Intensified_Fed-batch_D14 / JM-05B_Cytiva_feeds_D14	Q9QZM0;Q9QZM0	Q9QZM0	-0.7285475047352876	0.7285475047352876	0.0019281227739357	0.013769930944904	16	Q9QZM0	Ubqln2	Ubiquilin-2	UBQL2_MOUSE	2	-39.6488781052024	0.603511218947976	Intensified_Fed-batch_D14	JM-05B_Cytiva_feeds_D14
138	205141	Intensified_Fed-batch_D14 / JM-05B_Cytiva_feeds_D14	Q92734;Q92734	Q92734	-0.6435609636092703	0.6435609636092703	0.002066373013749	0.014302477842062	16	Q92734	TFG	Protein TFG	TFG_HUMAN	3	-35.986902008101126	0.6401309799189887	Intensified_Fed-batch_D14	JM-05B_Cytiva_feeds_D14
143	210935	Intensified_Fed-batch_D14 / JM-05B_Cytiva_feeds_D14	Q8BGG7;Q8BGG7	Q8BGG7	-0.6007039464415606	0.6007039464415606	0.0021989993458475	0.0148023797415817	16	Q8BGG7	Ubash3b	Ubiquitin-associated and SH3 domain-containing protein B	UBS3B_MOUSE	9	-34.05678854374806	0.6594321145625194	Intensified_Fed-batch_D14	JM-05B_Cytiva_feeds_D14
149	214939	Intensified_Fed-batch_D14 / JM-05B_Cytiva_feeds_D14	Q9CPP0;Q9CPP0	Q9CPP0	-0.5824127627270843	0.5824127627270843	0.0022939747102513	0.0151540675176308	16	Q9CPP0	Npm3	Nucleoplasmin-3	NPM3_MOUSE	3	-33.215406241727	0.66784593758273	Intensified_Fed-batch_D14	JM-05B_Cytiva_feeds_D14
152	218272	Intensified_Fed-batch_D14 / JM-05B_Cytiva_feeds_D14	Q00993;Q00993	Q00993	-0.8279033969953165	0.8279033969953165	0.0023738186841117	0.0154420400229661	16	Q00993	Axl	Tyrosine-protein kinase receptor UFO	UFO_MOUSE	3	-43.66526652202022	0.5633473347797978	Intensified_Fed-batch_D14	JM-05B_Cytiva_feeds_D14
157	224900	Intensified_Fed-batch_D14 / JM-05B_Cytiva_feeds_D14	O35566;O35566;P48509;P48509;P61170;P61170;P61171;P61171;Q3ZBH3;Q3ZBH3	O35566;P48509;P61170;P61171;Q3ZBH3	-0.728306237249903	0.728306237249903	0.0025349390026641	0.0160040934114269	16	O35566;P48509;P61170;P61171;Q3ZBH3	Cd151;CD151;CD151;CD151;CD151	CD151 antigen	CD151_MOUSE;CD151_HUMAN;CD151_CHLAE;CD151_MACMU;CD151_BOVIN	1	-39.63878450911915	0.6036121549088085	Intensified_Fed-batch_D14	JM-05B_Cytiva_feeds_D14
165	234993	Intensified_Fed-batch_D14 / JM-05B_Cytiva_feeds_D14	P00339;P00339	P00339	-0.7828162907070568	0.7828162907070568	0.0027868076619814	0.0168384388976545	14	P00339	LDHA	L-lactate dehydrogenase A chain	LDHA_PIG	1	-41.87689383971289	0.5812310616028711	Intensified_Fed-batch_D14	JM-05B_Cytiva_feeds_D14
167	236951	Intensified_Fed-batch_D14 / JM-05B_Cytiva_feeds_D14	P49327;P49327	P49327	-0.631045089645389	0.631045089645389	0.0028360233937715	0.0169942855776625	16	P49327	FASN	Fatty acid synthase	FAS_HUMAN	4	-35.42915059828715	0.6457084940171285	Intensified_Fed-batch_D14	JM-05B_Cytiva_feeds_D14
168	237398	Intensified_Fed-batch_D14 / JM-05B_Cytiva_feeds_D14	Q64605;Q64605	Q64605	-0.683956966949827	0.683956966949827	0.0028480159538865	0.0170341583447767	16	Q64605	Ptprs	Receptor-type tyrosine-protein phosphatase S	PTPRS_RAT	1	-37.75443158299016	0.6224556841700984	Intensified_Fed-batch_D14	JM-05B_Cytiva_feeds_D14
170	237722	Intensified_Fed-batch_D14 / JM-05B_Cytiva_feeds_D14	Q3T0Q2;Q3T0Q2;Q4R8C8;Q4R8C8;Q5R800;Q5R800;Q9BXS4;Q9BXS4	Q3T0Q2;Q4R8C8;Q5R800;Q9BXS4	-0.991693451971874	0.991693451971874	0.0028567723467313	0.0170631713313725	14	Q3T0Q2;Q4R8C8;Q5R800;Q9BXS4	TMEM59	Transmembrane protein 59	TMM59_BOVIN;TMM59_MACFA;TMM59_PONAB;TMM59_HUMAN	1	-49.71128662351233	0.5028871337648767	Intensified_Fed-batch_D14	JM-05B_Cytiva_feeds_D14
175	238103	Intensified_Fed-batch_D14 / JM-05B_Cytiva_feeds_D14	Q6EDY6;Q6EDY6	Q6EDY6	-1.0236496403994342	1.0236496403994342	0.0028665255834813	0.0170941014973877	16	Q6EDY6	Carmil1	F-actin-uncapping protein LRRC16A	CARL1_MOUSE	1	-50.812952636717554	0.4918704736328244	Intensified_Fed-batch_D14	JM-05B_Cytiva_feeds_D14
177	239849	Intensified_Fed-batch_D14 / JM-05B_Cytiva_feeds_D14	Q4KLY4;Q4KLY4;Q5R9J5;Q5R9J5;Q99496;Q99496;Q9CQJ4;Q9CQJ4	Q4KLY4;Q5R9J5;Q99496;Q9CQJ4	-0.9805344974908636	0.9805344974908636	0.0029131495264862	0.0172456751568009	14	Q4KLY4;Q5R9J5;Q99496;Q9CQJ4	Rnf2;RNF2;RNF2;Rnf2	E3 ubiquitin-protein ligase RING2	RING2_RAT;RING2_PONAB;RING2_HUMAN;RING2_MOUSE	3	-49.32080539217333	0.5067919460782667	Intensified_Fed-batch_D14	JM-05B_Cytiva_feeds_D14
178	240978	Intensified_Fed-batch_D14 / JM-05B_Cytiva_feeds_D14	Q62418;Q62418;Q9JHL4;Q9JHL4	Q62418;Q9JHL4	-0.7712113396785278	0.7712113396785278	0.0029424389995981	0.0173374578309784	16	Q62418;Q9JHL4	Dbnl	Drebrin-like protein	DBNL_MOUSE;DBNL_RAT	4	-41.40746963559096	0.5859253036440905	Intensified_Fed-batch_D14	JM-05B_Cytiva_feeds_D14
182	242312	Intensified_Fed-batch_D14 / JM-05B_Cytiva_feeds_D14	Q3SZ19;Q3SZ19	Q3SZ19	-1.4857003678406189	1.4857003678406189	0.0029771963711342	0.0174456804751739	16	Q3SZ19	PSMD9	26S proteasome non-ATPase regulatory subunit 9	PSMD9_BOVIN	1	-64.29248521324102	0.3570751478675898	Intensified_Fed-batch_D14	JM-05B_Cytiva_feeds_D14
196	258775	Intensified_Fed-batch_D14 / JM-05B_Cytiva_feeds_D14	O75607;O75607;Q5RC37;Q5RC37	O75607;Q5RC37	-0.8598933341248275	0.8598933341248275	0.0034332570294257	0.0188381469788093	16	O75607;Q5RC37	NPM3	Nucleoplasmin-3	NPM3_HUMAN;NPM3_PONAB	1	-44.90067057954268	0.5509932942045732	Intensified_Fed-batch_D14	JM-05B_Cytiva_feeds_D14
198	259436	Intensified_Fed-batch_D14 / JM-05B_Cytiva_feeds_D14	O94992;O94992;Q0X0C4;Q0X0C4;Q5M9G1;Q5M9G1;Q8R409;Q8R409;Q96MH2;Q96MH2	O94992;Q0X0C4;Q5M9G1;Q8R409;Q96MH2	-0.6947803836912463	0.6947803836912463	0.0034520932914778	0.018893252212303	14	O94992;Q0X0C4;Q5M9G1;Q8R409;Q96MH2	HEXIM1;HEXIM1;Hexim1;Hexim1;HEXIM2	Protein HEXIM1;Protein HEXIM1;Protein HEXIM1;Protein HEXIM1;Protein HEXIM2	HEXI1_HUMAN;HEXI1_BOVIN;HEXI1_RAT;HEXI1_MOUSE;HEXI2_HUMAN	1	-38.21966425977303	0.6178033574022697	Intensified_Fed-batch_D14	JM-05B_Cytiva_feeds_D14
200	261286	Intensified_Fed-batch_D14 / JM-05B_Cytiva_feeds_D14	Q91YE5;Q91YE5	Q91YE5	-0.7098665864459912	0.7098665864459912	0.0035077716816063	0.0190622561232626	16	Q91YE5	Baz2a	Bromodomain adjacent to zinc finger domain protein 2A	BAZ2A_MOUSE	1	-38.8623326570266	0.611376673429734	Intensified_Fed-batch_D14	JM-05B_Cytiva_feeds_D14
208	269576	Intensified_Fed-batch_D14 / JM-05B_Cytiva_feeds_D14	P0DPD9;P0DPD9;P0DPE0;P0DPE0	P0DPD9;P0DPE0	-0.6544203049486058	0.6544203049486058	0.0037540691173325	0.0197729332656774	12	P0DPD9;P0DPE0	Eef1akmt4-Ece2;Eef1akmt4	EEF1AKMT4-ECE2 readthrough transcript protein;EEF1A lysine methyltransferase 4	EFCE2_MOUSE;EFMT4_MOUSE	1	-36.46692752384559	0.6353307247615441	Intensified_Fed-batch_D14	JM-05B_Cytiva_feeds_D14
222	282822	Intensified_Fed-batch_D14 / JM-05B_Cytiva_feeds_D14	Q86UQ4;Q86UQ4	Q86UQ4	-1.1513733666801913	1.1513733666801913	0.0041680540281264	0.0209254960821032	16	Q86UQ4	ABCA13	ATP-binding cassette sub-family A member 13	ABCAD_HUMAN	1	-54.98035351261024	0.4501964648738976	Intensified_Fed-batch_D14	JM-05B_Cytiva_feeds_D14
247	302775	Intensified_Fed-batch_D14 / JM-05B_Cytiva_feeds_D14	O88813;O88813	O88813	-0.7912766984299833	0.7912766984299833	0.0048390094880327	0.0226928567695878	16	O88813	Acsl5	Long-chain-fatty-acid--CoA ligase 5	ACSL5_RAT	2	-42.21674814309445	0.5778325185690555	Intensified_Fed-batch_D14	JM-05B_Cytiva_feeds_D14
254	305355	Intensified_Fed-batch_D14 / JM-05B_Cytiva_feeds_D14	Q64514;Q64514	Q64514	-0.8067776731830129	0.8067776731830129	0.0049275848479027	0.0229130750903609	16	Q64514	Tpp2	Tripeptidyl-peptidase 2	TPP2_MOUSE	2	-42.83427437211655	0.5716572562788346	Intensified_Fed-batch_D14	JM-05B_Cytiva_feeds_D14
255	305406	Intensified_Fed-batch_D14 / JM-05B_Cytiva_feeds_D14	A6H8H2;A6H8H2	A6H8H2	-0.6149159139035457	0.6149159139035457	0.0049296601597506	0.0229189723926092	14	A6H8H2	Dennd4c	DENN domain-containing protein 4C	DEN4C_MOUSE	1	-34.703204995403105	0.652967950045969	Intensified_Fed-batch_D14	JM-05B_Cytiva_feeds_D14
258	308088	Intensified_Fed-batch_D14 / JM-05B_Cytiva_feeds_D14	Q99ME9;Q99ME9	Q99ME9	-0.6549228839428163	0.6549228839428163	0.0050236417151031	0.0231527799764476	14	Q99ME9	Gtpbp4	GTP-binding protein 4	GTPB4_MOUSE	1	-36.489056127431816	0.6351094387256818	Intensified_Fed-batch_D14	JM-05B_Cytiva_feeds_D14
269	314990	Intensified_Fed-batch_D14 / JM-05B_Cytiva_feeds_D14	O14672;O14672;O35598;O35598;O77633;O77633;Q10741;Q10741;Q10743;Q10743	O14672;O35598;O77633;Q10741;Q10743	-0.7779605270205787	0.7779605270205787	0.0052659884807817	0.0237376706102852	16	O14672;O35598;O77633;Q10741;Q10743	ADAM10;Adam10;ADAM10;ADAM10;Adam10	Disintegrin and metalloproteinase domain-containing protein 10	ADA10_HUMAN;ADA10_MOUSE;ADA10_PIG;ADA10_BOVIN;ADA10_RAT	2	-41.6809358887299	0.583190641112701	Intensified_Fed-batch_D14	JM-05B_Cytiva_feeds_D14
271	319488	Intensified_Fed-batch_D14 / JM-05B_Cytiva_feeds_D14	Q14566;Q14566	Q14566	-1.2938399622028762	1.2938399622028762	0.0054311768931299	0.0241375855526041	12	Q14566	MCM6	DNA replication licensing factor MCM6	MCM6_HUMAN	2	-59.21360115904737	0.4078639884095262	Intensified_Fed-batch_D14	JM-05B_Cytiva_feeds_D14
280	329328	Intensified_Fed-batch_D14 / JM-05B_Cytiva_feeds_D14	Q15052;Q15052	Q15052	-0.6222980440949627	0.6222980440949627	0.0057950501079756	0.0249849934020492	12	Q15052	ARHGEF6	Rho guanine nucleotide exchange factor 6	ARHG6_HUMAN	2	-35.03646897710387	0.6496353102289613	Intensified_Fed-batch_D14	JM-05B_Cytiva_feeds_D14
285	335018	Intensified_Fed-batch_D14 / JM-05B_Cytiva_feeds_D14	Q91XT5;Q91XT5;Q9HAY6;Q9HAY6;Q9JJS6;Q9JJS6	Q91XT5;Q9HAY6;Q9JJS6	-0.5844441556228217	0.5844441556228217	0.0060152070089554	0.025494017956002	16	Q91XT5;Q9HAY6;Q9JJS6	Bco1;BCO1;Bco1	Beta,beta-carotene 15,15'-dioxygenase;Beta,beta-carotene 15,15'-dioxygenase;Beta,beta-carotene 15,15'-dioxygenase	BCDO1_RAT;BCDO1_HUMAN;BCDO1_MOUSE	1	-33.30937640028997	0.6669062359971003	Intensified_Fed-batch_D14	JM-05B_Cytiva_feeds_D14
287	336461	Intensified_Fed-batch_D14 / JM-05B_Cytiva_feeds_D14	O08532;O08532;P54289;P54289;P54290;P54290	O08532;P54289;P54290	-0.993659988391704	0.993659988391704	0.0060721504757396	0.0256248705781745	16	O08532;P54289;P54290	Cacna2d1;CACNA2D1;Cacna2d1	Voltage-dependent calcium channel subunit alpha-2/delta-1	CA2D1_MOUSE;CA2D1_HUMAN;CA2D1_RAT	3	-49.77978842923726	0.5022021157076274	Intensified_Fed-batch_D14	JM-05B_Cytiva_feeds_D14
289	337826	Intensified_Fed-batch_D14 / JM-05B_Cytiva_feeds_D14	Q9Y617;Q9Y617	Q9Y617	-0.610605979575125	0.610605979575125	0.0061260244960782	0.025747949389496	16	Q9Y617	PSAT1	Phosphoserine aminotransferase	SERC_HUMAN	4	-34.507844454003155	0.6549215554599684	Intensified_Fed-batch_D14	JM-05B_Cytiva_feeds_D14
290	339011	Intensified_Fed-batch_D14 / JM-05B_Cytiva_feeds_D14	Q07891;Q07891	Q07891	-0.7353839539873699	0.7353839539873699	0.0061722593936532	0.0258515296465299	16	Q07891	TFRC	Transferrin receptor protein 1	TFR1_CRIGR	21	-39.93418536415163	0.6006581463584837	Intensified_Fed-batch_D14	JM-05B_Cytiva_feeds_D14
292	340885	Intensified_Fed-batch_D14 / JM-05B_Cytiva_feeds_D14	Q9NYQ8;Q9NYQ8	Q9NYQ8	-0.5842590385590561	0.5842590385590561	0.0062467732939104	0.0260198260518157	16	Q9NYQ8	FAT2	Protocadherin Fat 2	FAT2_HUMAN	1	-33.300818552542225	0.6669918144745778	Intensified_Fed-batch_D14	JM-05B_Cytiva_feeds_D14
300	344462	Intensified_Fed-batch_D14 / JM-05B_Cytiva_feeds_D14	P11715;P11715	P11715	-0.8272343822261081	0.8272343822261081	0.0063914226824714	0.0263458434839033	16	P11715	Cyp17a1	Steroid 17-alpha-hydroxylase/17,20 lyase	CP17A_RAT	1	-43.6391366001559	0.563608633998441	Intensified_Fed-batch_D14	JM-05B_Cytiva_feeds_D14
302	345496	Intensified_Fed-batch_D14 / JM-05B_Cytiva_feeds_D14	Q2T9P4;Q2T9P4	Q2T9P4	-0.842558437623246	0.842558437623246	0.0064292192431614	0.0264224854570698	16	Q2T9P4	NASP	Nuclear autoantigenic sperm protein	NASP_BOVIN	1	-44.2346236939426	0.557653763060574	Intensified_Fed-batch_D14	JM-05B_Cytiva_feeds_D14
305	346671	Intensified_Fed-batch_D14 / JM-05B_Cytiva_feeds_D14	P62256;P62256;P62257;P62257;Q32LN1;Q32LN1	P62256;P62257;Q32LN1	-0.635759187969574	0.635759187969574	0.0064733789200704	0.0265135759712911	16	P62256;P62257;Q32LN1	UBE2H;Ube2h;UBE2H	Ubiquitin-conjugating enzyme E2 H	UBE2H_HUMAN;UBE2H_MOUSE;UBE2H_BOVIN	2	-35.639795643306805	0.643602043566932	Intensified_Fed-batch_D14	JM-05B_Cytiva_feeds_D14
308	349678	Intensified_Fed-batch_D14 / JM-05B_Cytiva_feeds_D14	P97311;P97311	P97311	-0.5842756499342352	0.5842756499342352	0.006590989307191	0.0267632100735299	16	P97311	Mcm6	DNA replication licensing factor MCM6	MCM6_MOUSE	23	-33.30158653102496	0.6669841346897504	Intensified_Fed-batch_D14	JM-05B_Cytiva_feeds_D14
330	366392	Intensified_Fed-batch_D14 / JM-05B_Cytiva_feeds_D14	Q6AYP5;Q6AYP5;Q8R5M8;Q8R5M8;Q9BY67;Q9BY67	Q6AYP5;Q8R5M8;Q9BY67	-1.0096989142625754	1.0096989142625754	0.0072913837976743	0.0282566022591867	14	Q6AYP5;Q8R5M8;Q9BY67	Cadm1;Cadm1;CADM1	Cell adhesion molecule 1	CADM1_RAT;CADM1_MOUSE;CADM1_HUMAN	2	-50.33501138891674	0.4966498861108326	Intensified_Fed-batch_D14	JM-05B_Cytiva_feeds_D14
332	367520	Intensified_Fed-batch_D14 / JM-05B_Cytiva_feeds_D14	Q5RCI9;Q5RCI9;Q8WW12;Q8WW12	Q5RCI9;Q8WW12	-0.6345132390050361	0.6345132390050361	0.0073404139473625	0.0283592637124164	16	Q5RCI9;Q8WW12	PCNP	PEST proteolytic signal-containing nuclear protein	PCNP_PONAB;PCNP_HUMAN	2	-35.58418848825718	0.6441581151174282	Intensified_Fed-batch_D14	JM-05B_Cytiva_feeds_D14
335	371002	Intensified_Fed-batch_D14 / JM-05B_Cytiva_feeds_D14	Q13263;Q13263	Q13263	-0.5844422126216673	0.5844422126216673	0.007492120847769	0.0286737503672626	16	Q13263	TRIM28	Transcription intermediary factor 1-beta	TIF1B_HUMAN	1	-33.3092865822465	0.666907134177535	Intensified_Fed-batch_D14	JM-05B_Cytiva_feeds_D14
336	372588	Intensified_Fed-batch_D14 / JM-05B_Cytiva_feeds_D14	Q6X893;Q6X893;Q8VII6;Q8VII6	Q6X893;Q8VII6	-0.6219395217292509	0.6219395217292509	0.0075617550172568	0.0288170633741012	16	Q6X893;Q8VII6	Slc44a1	Choline transporter-like protein 1	CTL1_MOUSE;CTL1_RAT	5	-35.02032296398214	0.6497967703601786	Intensified_Fed-batch_D14	JM-05B_Cytiva_feeds_D14
366	396308	Intensified_Fed-batch_D14 / JM-05B_Cytiva_feeds_D14	Q62283;Q62283	Q62283	-0.581401473573577	0.581401473573577	0.0086159540163698	0.0308692860266498	14	Q62283	Tspan7	Tetraspanin-7	TSN7_MOUSE	1	-33.168575684869914	0.6683142431513008	Intensified_Fed-batch_D14	JM-05B_Cytiva_feeds_D14
378	406001	Intensified_Fed-batch_D14 / JM-05B_Cytiva_feeds_D14	D3ZEH5;D3ZEH5;Q8CIF6;Q8CIF6;Q8NBJ9;Q8NBJ9	D3ZEH5;Q8CIF6;Q8NBJ9	-0.6289912268891271	0.6289912268891271	0.0090809567417078	0.0317580276738639	12	D3ZEH5;Q8CIF6;Q8NBJ9	Sidt2;Sidt2;SIDT2	SID1 transmembrane family member 2	SIDT2_RAT;SIDT2_MOUSE;SIDT2_HUMAN	1	-35.33716018840229	0.6466283981159772	Intensified_Fed-batch_D14	JM-05B_Cytiva_feeds_D14
393	412401	Intensified_Fed-batch_D14 / JM-05B_Cytiva_feeds_D14	Q3T1J9;Q3T1J9;Q5RAE0;Q5RAE0;Q921Y0;Q921Y0;Q9H8S9;Q9H8S9	Q3T1J9;Q5RAE0;Q921Y0;Q9H8S9	-0.8925146707356753	0.8925146707356753	0.0093888563151904	0.0323257848027563	16	Q3T1J9;Q5RAE0;Q921Y0;Q9H8S9	Mob1a;MOB1A;Mob1a;MOB1A	MOB kinase activator 1A	MOB1A_RAT;MOB1A_PONAB;MOB1A_MOUSE;MOB1A_HUMAN	2	-46.13256298383626	0.5386743701616374	Intensified_Fed-batch_D14	JM-05B_Cytiva_feeds_D14
402	418823	Intensified_Fed-batch_D14 / JM-05B_Cytiva_feeds_D14	Q9DCU9;Q9DCU9	Q9DCU9	-0.7158033416538624	0.7158033416538624	0.0097045414143703	0.0329003565821958	16	Q9DCU9	Hoga1	4-hydroxy-2-oxoglutarate aldolase, mitochondrial	HOGA1_MOUSE	2	-39.113399986545424	0.6088660001345457	Intensified_Fed-batch_D14	JM-05B_Cytiva_feeds_D14
403	419322	Intensified_Fed-batch_D14 / JM-05B_Cytiva_feeds_D14	O95347;O95347	O95347	-0.6056074869300329	0.6056074869300329	0.0097299225426962	0.032947149473149	16	O95347	SMC2	Structural maintenance of chromosomes protein 2	SMC2_HUMAN	12	-34.280540825564856	0.6571945917443515	Intensified_Fed-batch_D14	JM-05B_Cytiva_feeds_D14
418	431541	Intensified_Fed-batch_D14 / JM-05B_Cytiva_feeds_D14	Q6P5W5;Q6P5W5	Q6P5W5	-0.6606839228022534	0.6606839228022534	0.010348004220912	0.034047926962531	16	Q6P5W5	SLC39A4	Zinc transporter ZIP4	S39A4_HUMAN	1	-36.74216536672469	0.6325783463327531	Intensified_Fed-batch_D14	JM-05B_Cytiva_feeds_D14
437	444111	Intensified_Fed-batch_D14 / JM-05B_Cytiva_feeds_D14	P83870;P83870;P83871;P83871;Q7RTV0;Q7RTV0	P83870;P83871;Q7RTV0	-0.6082177855984747	0.6082177855984747	0.0110041284140879	0.0351817555329106	16	P83870;P83871;Q7RTV0	Phf5a;Phf5a;PHF5A	PHD finger-like domain-containing protein 5A	PHF5A_MOUSE;PHF5A_RAT;PHF5A_HUMAN	3	-34.399340927655416	0.6560065907234458	Intensified_Fed-batch_D14	JM-05B_Cytiva_feeds_D14
439	446685	Intensified_Fed-batch_D14 / JM-05B_Cytiva_feeds_D14	Q5RFJ6;Q5RFJ6;Q80VA0;Q80VA0;Q86SF2;Q86SF2;Q9R0C5;Q9R0C5	Q5RFJ6;Q80VA0;Q86SF2;Q9R0C5	-0.9659891197345688	0.9659891197345688	0.0111373914346027	0.0354027638438878	12	Q5RFJ6;Q80VA0;Q86SF2;Q9R0C5	GALNT7;Galnt7;GALNT7;Galnt7	N-acetylgalactosaminyltransferase 7	GALT7_PONAB;GALT7_MOUSE;GALT7_HUMAN;GALT7_RAT	1	-48.80726890363732	0.5119273109636269	Intensified_Fed-batch_D14	JM-05B_Cytiva_feeds_D14
444	448307	Intensified_Fed-batch_D14 / JM-05B_Cytiva_feeds_D14	A5PK21;A5PK21;Q7TS74;Q7TS74;Q8IYA6;Q8IYA6	A5PK21;Q7TS74;Q8IYA6	-1.1814963241291885	1.1814963241291885	0.0112215404355562	0.0355412859493147	8	A5PK21;Q7TS74;Q8IYA6	CKAP2L;Ckap2l;CKAP2L	Cytoskeleton-associated protein 2-like	CKP2L_BOVIN;CKP2L_MOUSE;CKP2L_HUMAN	1	-55.91060223415241	0.440893977658476	Intensified_Fed-batch_D14	JM-05B_Cytiva_feeds_D14
445	449732	Intensified_Fed-batch_D14 / JM-05B_Cytiva_feeds_D14	P54731;P54731;Q924K2;Q924K2;Q9UNN5;Q9UNN5	P54731;Q924K2;Q9UNN5	-0.5853261920528886	0.5853261920528886	0.0112968283642668	0.0356663709373466	16	P54731;Q924K2;Q9UNN5	Faf1;Faf1;FAF1	FAS-associated factor 1	FAF1_MOUSE;FAF1_RAT;FAF1_HUMAN	6	-33.35013732325077	0.6664986267674923	Intensified_Fed-batch_D14	JM-05B_Cytiva_feeds_D14
515	488474	Intensified_Fed-batch_D14 / JM-05B_Cytiva_feeds_D14	Q01750;Q01750;Q8R0A0;Q8R0A0	Q01750;Q8R0A0	-0.6369564892744993	0.6369564892744993	0.0135049929985091	0.0392562867007743	16	Q01750;Q8R0A0	Gtf2f2	General transcription factor IIF subunit 2	T2FB_RAT;T2FB_MOUSE	5	-35.69318640687224	0.6430681359312777	Intensified_Fed-batch_D14	JM-05B_Cytiva_feeds_D14
522	493387	Intensified_Fed-batch_D14 / JM-05B_Cytiva_feeds_D14	O89001;O89001;Q9JHW1;Q9JHW1	O89001;Q9JHW1	-0.6516979865998446	0.6516979865998446	0.0137926447682444	0.0396930054187691	16	O89001;Q9JHW1	Cpd	Carboxypeptidase D	CBPD_MOUSE;CBPD_RAT	7	-36.34692951382112	0.6365307048617889	Intensified_Fed-batch_D14	JM-05B_Cytiva_feeds_D14
529	497478	Intensified_Fed-batch_D14 / JM-05B_Cytiva_feeds_D14	Q811S9;Q811S9	Q811S9	-0.6032795883529671	0.6032795883529671	0.0140493745749841	0.0400995345106604	16	Q811S9	Gnl3	Guanine nucleotide-binding protein-like 3	GNL3_RAT	2	-34.17441186090456	0.6582558813909545	Intensified_Fed-batch_D14	JM-05B_Cytiva_feeds_D14
535	499718	Intensified_Fed-batch_D14 / JM-05B_Cytiva_feeds_D14	Q8BH97;Q8BH97	Q8BH97	-0.6624528120631445	0.6624528120631445	0.0141890129092068	0.0403165600102398	16	Q8BH97	Rcn3	Reticulocalbin-3	RCN3_MOUSE	7	-36.81967830692857	0.6318032169307143	Intensified_Fed-batch_D14	JM-05B_Cytiva_feeds_D14
552	509770	Intensified_Fed-batch_D14 / JM-05B_Cytiva_feeds_D14	Q61033;Q61033	Q61033	-0.8693581108388811	0.8693581108388811	0.0148084353094312	0.0412470677257568	12	Q61033	Tmpo	Lamina-associated polypeptide 2, isoforms alpha/zeta	LAP2A_MOUSE	3	-45.26096566252279	0.5473903433747721	Intensified_Fed-batch_D14	JM-05B_Cytiva_feeds_D14
581	526445	Intensified_Fed-batch_D14 / JM-05B_Cytiva_feeds_D14	Q9BWU0;Q9BWU0	Q9BWU0	-0.6141669057937277	0.6141669057937277	0.0158814192937866	0.0428343942064505	16	Q9BWU0	SLC4A1AP	Kanadaptin	NADAP_HUMAN	3	-34.66929587003483	0.6533070412996517	Intensified_Fed-batch_D14	JM-05B_Cytiva_feeds_D14
589	529252	Intensified_Fed-batch_D14 / JM-05B_Cytiva_feeds_D14	Q80XK6;Q80XK6;Q96BY7;Q96BY7	Q80XK6;Q96BY7	-0.9970208066208311	0.9970208066208311	0.0160668284386777	0.0431047598658404	10	Q80XK6;Q96BY7	Atg2b;ATG2B	Autophagy-related protein 2 homolog B	ATG2B_MOUSE;ATG2B_HUMAN	1	-49.89664234438666	0.5010335765561333	Intensified_Fed-batch_D14	JM-05B_Cytiva_feeds_D14
605	540026	Intensified_Fed-batch_D14 / JM-05B_Cytiva_feeds_D14	P83876;P83876;P83877;P83877	P83876;P83877	-1.1867474882986675	1.1867474882986675	0.016782972920179	0.044127626365749	14	P83876;P83877	TXNL4A;Txnl4a	Thioredoxin-like protein 4A	TXN4A_HUMAN;TXN4A_MOUSE	1	-56.07078842881453	0.4392921157118548	Intensified_Fed-batch_D14	JM-05B_Cytiva_feeds_D14
612	545001	Intensified_Fed-batch_D14 / JM-05B_Cytiva_feeds_D14	Q3B7Z2;Q3B7Z2	Q3B7Z2	-0.7986055566141173	0.7986055566141173	0.0171205762288145	0.0446041943218315	16	Q3B7Z2	Osbp	Oxysterol-binding protein 1	OSBP1_MOUSE	1	-42.50954143457235	0.5749045856542765	Intensified_Fed-batch_D14	JM-05B_Cytiva_feeds_D14
618	551860	Intensified_Fed-batch_D14 / JM-05B_Cytiva_feeds_D14	A2VDN0;A2VDN0;Q06AV4;Q06AV4	A2VDN0;Q06AV4	-0.8433521994057206	0.8433521994057206	0.0175806230800581	0.0452336576604042	16	A2VDN0;Q06AV4	ITM2C	Integral membrane protein 2C	ITM2C_BOVIN;ITM2C_PIG	1	-44.26529701607315	0.5573470298392685	Intensified_Fed-batch_D14	JM-05B_Cytiva_feeds_D14
623	553465	Intensified_Fed-batch_D14 / JM-05B_Cytiva_feeds_D14	O60675;O60675;Q61827;Q61827	O60675;Q61827	-1.0061083297711175	1.0061083297711175	0.0176937546253876	0.0453929037470385	14	O60675;Q61827	MAFK;Mafk	Transcription factor MafK	MAFK_HUMAN;MAFK_MOUSE	1	-50.211251046894034	0.4978874895310596	Intensified_Fed-batch_D14	JM-05B_Cytiva_feeds_D14
641	565364	Intensified_Fed-batch_D14 / JM-05B_Cytiva_feeds_D14	Q9EQ28;Q9EQ28	Q9EQ28	-1.2137009490714994	1.2137009490714994	0.0185210232476005	0.0465151122337745	14	Q9EQ28	Pold3	DNA polymerase delta subunit 3	DPOD3_MOUSE	2	-56.88388629533214	0.4311611370466785	Intensified_Fed-batch_D14	JM-05B_Cytiva_feeds_D14
661	577050	Intensified_Fed-batch_D14 / JM-05B_Cytiva_feeds_D14	P0DMW0;P0DMW0;P0DMW1;P0DMW1	P0DMW0;P0DMW1	-0.5968207422302567	0.5968207422302567	0.0193582764868272	0.047633186784345	16	P0DMW0;P0DMW1	Hspa1a;Hspa1b	Heat shock 70 kDa protein 1A;Heat shock 70 kDa protein 1B	HS71A_RAT;HS71B_RAT	1	-33.87905459237781	0.6612094540762219	Intensified_Fed-batch_D14	JM-05B_Cytiva_feeds_D14
663	577430	Intensified_Fed-batch_D14 / JM-05B_Cytiva_feeds_D14	P08426;P08426	P08426	-0.730872796165534	0.730872796165534	0.0193851745770941	0.0476679539818776	16	P08426	Try3	Cationic trypsin-3	TRY3_RAT	1	-39.74607183661668	0.6025392816338332	Intensified_Fed-batch_D14	JM-05B_Cytiva_feeds_D14
675	585338	Intensified_Fed-batch_D14 / JM-05B_Cytiva_feeds_D14	Q1RMT7;Q1RMT7	Q1RMT7	-1.052646321011691	1.052646321011691	0.0199559883051778	0.0484087107621814	14	Q1RMT7	RIOK3	Serine/threonine-protein kinase RIO3	RIOK3_BOVIN	1	-51.79169271813887	0.4820830728186113	Intensified_Fed-batch_D14	JM-05B_Cytiva_feeds_D14
