## Supplementary material for "Fatty Acid β-oxidation and Ferroptosis Define a Survival-Productivity Trade Off in CHO fed-Batch Bioreactors": JM-05B_Cytiva_feeds_D14_vs_Intensified_Fed-batch_D14_UPREGULATED.tsv

	Unnamed: 0	Comparison (group1/group2)	Group	ProteinGroups	AVG Log2 Ratio	Absolute AVG Log2 Ratio	Pvalue	Qvalue	# of Ratios	UniProtIds	Genes	ProteinDescriptions	ProteinNames	# Unique Total Peptides	% Change	Ratio	Condition Numerator	Condition Denominator	GO Cellular Component	GO Molecular Function	GO Biological Process
6	23945	Intensified_Fed-batch_D14 / JM-05B_Cytiva_feeds_D14	Q95JR0;Q95JR0	Q95JR0	1.3931231130182915	1.3931231130182915	1.3870878909490356e-05	0.0008225044359098	16	Q95JR0	CAGE1	Cancer-associated gene 1 protein homolog	CAGE1_MACFA	1	162.6466371952917	2.626466371952917	Intensified_Fed-batch_D14	JM-05B_Cytiva_feeds_D14
12	32923	Intensified_Fed-batch_D14 / JM-05B_Cytiva_feeds_D14	P46418;P46418	P46418	1.0010677069137237	1.0010677069137237	3.0082201504060224e-05	0.0012973410810111	16	P46418	Gsta5	Glutathione S-transferase alpha-5	GSTA5_RAT	1	100.14807039244668	2.001480703924466	Intensified_Fed-batch_D14	JM-05B_Cytiva_feeds_D14
15	37408	Intensified_Fed-batch_D14 / JM-05B_Cytiva_feeds_D14	P29389;P29389	P29389	1.2024581118246165	1.2024581118246165	4.120882583917432e-05	0.0015641243922957	16	P29389	FTH1	Ferritin heavy chain	FRIH_CRIGR	12	130.1314427588641	2.301314427588641	Intensified_Fed-batch_D14	JM-05B_Cytiva_feeds_D14
21	44730	Intensified_Fed-batch_D14 / JM-05B_Cytiva_feeds_D14	P05982;P05982	P05982	1.3322749149957993	1.3322749149957993	6.270415125102675e-05	0.0019904204903317	14	P05982	Nqo1	NAD(P)H dehydrogenase [quinone] 1	NQO1_RAT	1	151.79941215795537	2.5179941215795534	Intensified_Fed-batch_D14	JM-05B_Cytiva_feeds_D14
32	64401	Intensified_Fed-batch_D14 / JM-05B_Cytiva_feeds_D14	A1XQT2;A1XQT2;P04038;P04038;P09669;P09669;P11950;P11950;P11951;P11951;Q0Q4Z0;Q0Q4Z0;Q7YRJ8;Q7YRJ8;Q7YRK1;Q7YRK1;Q7YRK2;Q7YRK2;Q7YRK3;Q7YRK3;Q7YRK7;Q7YRK7	A1XQT2;P04038;P09669;P11950;P11951;Q0Q4Z0;Q7YRJ8;Q7YRK1;Q7YRK2;Q7YRK3;Q7YRK7	1.0437287229748269	1.0437287229748269	0.000147277897074	0.0032470698421222	16	A1XQT2;P04038;P09669;P11950;P11951;Q0Q4Z0;Q7YRJ8;Q7YRK1;Q7YRK2;Q7YRK3;Q7YRK7	COX6C;COX6C;COX6C;Cox6c1;Cox6c2;COX6C;COX6C;COX6C;COX6C;COX6C;COX6C	Cytochrome c oxidase subunit 6C;Cytochrome c oxidase subunit 6C;Cytochrome c oxidase subunit 6C;Cytochrome c oxidase subunit 6C-1;Cytochrome c oxidase subunit 6C-2;Cytochrome c oxidase subunit 6C;Cytochrome c oxidase subunit 6C;Cytochrome c oxidase subunit 6C;Cytochrome c oxidase subunit 6C;Cytochrome c oxidase subunit 6C;Cytochrome c oxidase subunit 6C	COX6C_PIG;COX6C_BOVIN;COX6C_HUMAN;CX6C1_RAT;CX6C2_RAT;COX6C_VICPA;COX6C_NYCCO;COX6C_TRACR;COX6C_MACSL;COX6C_PONPY;COX6C_CARSF	1	106.15489579792956	2.061548957979296	Intensified_Fed-batch_D14	JM-05B_Cytiva_feeds_D14
33	65231	Intensified_Fed-batch_D14 / JM-05B_Cytiva_feeds_D14	P30115;P30115	P30115	0.8088002535866342	0.8088002535866342	0.000151948410192	0.0033074448696165	16	P30115	Gsta3	Glutathione S-transferase A3	GSTA3_MOUSE	5	75.17540765744073	1.7517540765744073	Intensified_Fed-batch_D14	JM-05B_Cytiva_feeds_D14
36	74905	Intensified_Fed-batch_D14 / JM-05B_Cytiva_feeds_D14	Q8CCI5;Q8CCI5;Q8N488;Q8N488	Q8CCI5;Q8N488	0.7392280035696089	0.7392280035696089	0.000210052602322	0.0039816475086685	16	Q8CCI5;Q8N488	Rybp;RYBP	RING1 and YY1-binding protein	RYBP_MOUSE;RYBP_HUMAN	2	66.9282354901212	1.669282354901212	Intensified_Fed-batch_D14	JM-05B_Cytiva_feeds_D14
55	101100	Intensified_Fed-batch_D14 / JM-05B_Cytiva_feeds_D14	A1Z623;A1Z623;O60613;O60613;Q923V8;Q923V8;Q9ERR7;Q9ERR7	A1Z623;O60613;Q923V8;Q9ERR7	1.075438791063338	1.075438791063338	0.0004210420084102	0.0059132035534183	12	A1Z623;O60613;Q923V8;Q9ERR7	SELENOF;SELENOF;Selenof;Selenof	Selenoprotein F	SEP15_PIG;SEP15_HUMAN;SEP15_RAT;SEP15_MOUSE	2	110.73629221132362	2.107362922113236	Intensified_Fed-batch_D14	JM-05B_Cytiva_feeds_D14
59	105975	Intensified_Fed-batch_D14 / JM-05B_Cytiva_feeds_D14	P53798;P53798	P53798	0.731940538085547	0.731940538085547	0.0004693782868413	0.0062888385154928	16	P53798	Fdft1	Squalene synthase	FDFT_MOUSE	6	66.08715925227673	1.6608715925227673	Intensified_Fed-batch_D14	JM-05B_Cytiva_feeds_D14
67	117538	Intensified_Fed-batch_D14 / JM-05B_Cytiva_feeds_D14	Q9GJT2;Q9GJT2	Q9GJT2	0.7497339385444605	0.7497339385444605	0.0005955651841424	0.0071946084427682	16	Q9GJT2	ESD	S-formylglutathione hydrolase	ESTD_PIG	1	68.14827032955075	1.6814827032955075	Intensified_Fed-batch_D14	JM-05B_Cytiva_feeds_D14
90	142803	Intensified_Fed-batch_D14 / JM-05B_Cytiva_feeds_D14	P79342;P79342;Q99584;Q99584	P79342;Q99584	0.8317256020874696	0.8317256020874696	0.0009251193281481	0.0091984474090287	16	P79342;Q99584	S100A13	Protein S100-A13	S10AD_BOVIN;S10AD_HUMAN	1	77.98129172049184	1.7798129172049184	Intensified_Fed-batch_D14	JM-05B_Cytiva_feeds_D14
120	183896	Intensified_Fed-batch_D14 / JM-05B_Cytiva_feeds_D14	P14332;P14332	P14332	0.9565578448264052	0.9565578448264052	0.0016190287402557	0.0125003088356932	12	P14332	PGD	6-phosphogluconate dehydrogenase, decarboxylating (Fragment)	6PGD_PIG	1	94.06740732906344	1.9406740732906345	Intensified_Fed-batch_D14	JM-05B_Cytiva_feeds_D14
122	185280	Intensified_Fed-batch_D14 / JM-05B_Cytiva_feeds_D14	Q9P2R7;Q9P2R7	Q9P2R7	0.583641378774108	0.583641378774108	0.0016464086373159	0.0126172264361034	16	Q9P2R7	SUCLA2	Succinate--CoA ligase [ADP-forming] subunit beta, mitochondrial	SUCB1_HUMAN	1	49.862703080266726	1.4986270308026672	Intensified_Fed-batch_D14	JM-05B_Cytiva_feeds_D14
129	193324	Intensified_Fed-batch_D14 / JM-05B_Cytiva_feeds_D14	Q62881;Q62881;Q9D1X0;Q9D1X0	Q62881;Q9D1X0	1.0501740556405297	1.0501740556405297	0.0018111723925178	0.013302366780247	16	Q62881;Q9D1X0	Nol3	Nucleolar protein 3	NOL3_RAT;NOL3_MOUSE	4	107.0779664261598	2.070779664261598	Intensified_Fed-batch_D14	JM-05B_Cytiva_feeds_D14
135	201648	Intensified_Fed-batch_D14 / JM-05B_Cytiva_feeds_D14	O75347;O75347;P48427;P48427;P48428;P48428;P80584;P80584;Q6PEC1;Q6PEC1	O75347;P48427;P48428;P80584;Q6PEC1	0.9204949252962338	0.9204949252962338	0.0019898063026426	0.0140110885226787	16	O75347;P48427;P48428;P80584;Q6PEC1	TBCA;TBCA;Tbca;TBCA;Tbca	Tubulin-specific chaperone A	TBCA_HUMAN;TBCA_BOVIN;TBCA_MOUSE;TBCA_RABIT;TBCA_RAT	1	89.2764506446562	1.892764506446562	Intensified_Fed-batch_D14	JM-05B_Cytiva_feeds_D14
155	221742	Intensified_Fed-batch_D14 / JM-05B_Cytiva_feeds_D14	P43247;P43247	P43247	1.336916748410618	1.336916748410618	0.0024579373762177	0.0157389323338261	14	P43247	Msh2	DNA mismatch repair protein Msh2	MSH2_MOUSE	1	152.61087488533488	2.526108748853349	Intensified_Fed-batch_D14	JM-05B_Cytiva_feeds_D14
163	232101	Intensified_Fed-batch_D14 / JM-05B_Cytiva_feeds_D14	P11214;P11214	P11214	1.287569807166581	1.287569807166581	0.0027125718217471	0.0165942504170783	16	P11214	Plat	Tissue-type plasminogen activator	TPA_MOUSE	1	144.11649932560664	2.4411649932560664	Intensified_Fed-batch_D14	JM-05B_Cytiva_feeds_D14
191	251443	Intensified_Fed-batch_D14 / JM-05B_Cytiva_feeds_D14	Q15126;Q15126;Q29081;Q29081;Q9D1G2;Q9D1G2	Q15126;Q29081;Q9D1G2	1.0235032443496197	1.0235032443496197	0.0032252571031919	0.0182133597413267	16	Q15126;Q29081;Q9D1G2	PMVK;PMVK;Pmvk	Phosphomevalonate kinase	PMVK_HUMAN;PMVK_PIG;PMVK_MOUSE	1	103.28492656901209	2.0328492656901207	Intensified_Fed-batch_D14	JM-05B_Cytiva_feeds_D14
205	267142	Intensified_Fed-batch_D14 / JM-05B_Cytiva_feeds_D14	Q9Y6N5;Q9Y6N5	Q9Y6N5	0.7782262061572325	0.7782262061572325	0.0036804278116951	0.0195619516571541	16	Q9Y6N5	SQOR	Sulfide:quinone oxidoreductase, mitochondrial	SQOR_HUMAN	1	71.50209574586546	1.7150209574586546	Intensified_Fed-batch_D14	JM-05B_Cytiva_feeds_D14
210	271123	Intensified_Fed-batch_D14 / JM-05B_Cytiva_feeds_D14	Q9CQR4;Q9CQR4	Q9CQR4	0.9450916325446722	0.9450916325446722	0.0038009998387351	0.0199060997910285	16	Q9CQR4	Acot13	Acyl-coenzyme A thioesterase 13	ACO13_MOUSE	3	92.5311168150873	1.925311168150873	Intensified_Fed-batch_D14	JM-05B_Cytiva_feeds_D14
245	301374	Intensified_Fed-batch_D14 / JM-05B_Cytiva_feeds_D14	Q61838;Q61838	Q61838	1.1967714557594389	1.1967714557594389	0.0047925607887632	0.0225795931953549	10	Q61838	Pzp	Pregnancy zone protein	PZP_MOUSE	1	129.2261214600166	2.292261214600166	Intensified_Fed-batch_D14	JM-05B_Cytiva_feeds_D14
256	306340	Intensified_Fed-batch_D14 / JM-05B_Cytiva_feeds_D14	P31232;P31232;P37804;P37804	P31232;P37804	1.554990471781039	1.554990471781039	0.004961417903843	0.0229962928854803	12	P31232;P37804	Tagln	Transgelin	TAGL_RAT;TAGL_MOUSE	1	193.8317860495316	2.9383178604953155	Intensified_Fed-batch_D14	JM-05B_Cytiva_feeds_D14
293	341128	Intensified_Fed-batch_D14 / JM-05B_Cytiva_feeds_D14	P97873;P97873	P97873	1.2123071982595703	1.2123071982595703	0.0062565467189918	0.0260421142106992	14	P97873	Loxl1	Lysyl oxidase homolog 1	LOXL1_MOUSE	1	131.70789438423603	2.31707894384236	Intensified_Fed-batch_D14	JM-05B_Cytiva_feeds_D14
311	354268	Intensified_Fed-batch_D14 / JM-05B_Cytiva_feeds_D14	Q8VCY6;Q8VCY6;Q9NYH9;Q9NYH9	Q8VCY6;Q9NYH9	1.1149944672913554	1.1149944672913554	0.0067835976010295	0.027188426496551	12	Q8VCY6;Q9NYH9	Utp6;UTP6	U3 small nucleolar RNA-associated protein 6 homolog	UTP6_MOUSE;UTP6_HUMAN	1	116.59417846894692	2.165941784689469	Intensified_Fed-batch_D14	JM-05B_Cytiva_feeds_D14
367	396547	Intensified_Fed-batch_D14 / JM-05B_Cytiva_feeds_D14	Q5XIA8;Q5XIA8;Q91VC9;Q91VC9	Q5XIA8;Q91VC9	0.7379076294861814	0.7379076294861814	0.0086271019144417	0.0308905977438091	16	Q5XIA8;Q91VC9	Ghitm	Growth hormone-inducible transmembrane protein	GHITM_RAT;GHITM_MOUSE	1	66.77553039279616	1.6677553039279616	Intensified_Fed-batch_D14	JM-05B_Cytiva_feeds_D14
432	440782	Intensified_Fed-batch_D14 / JM-05B_Cytiva_feeds_D14	Q08863;Q08863	Q08863	1.2168548884077437	1.2168548884077437	0.0108253762762477	0.034871796898008	14	Q08863		Glutathione S-transferase alpha I	GSTA1_RABIT	1	132.43944071089015	2.3243944071089016	Intensified_Fed-batch_D14	JM-05B_Cytiva_feeds_D14
467	463788	Intensified_Fed-batch_D14 / JM-05B_Cytiva_feeds_D14	P15991;P15991	P15991	1.1646567531073977	1.1646567531073977	0.0120724764417463	0.0369600942555403	16	P15991	HSPB1	Heat shock protein beta-1	HSPB1_CRILO	11	124.1798722469463	2.241798722469463	Intensified_Fed-batch_D14	JM-05B_Cytiva_feeds_D14
474	470329	Intensified_Fed-batch_D14 / JM-05B_Cytiva_feeds_D14	Q99541;Q99541	Q99541	0.7456580098115188	0.7456580098115188	0.0124420601014836	0.0375617035977955	16	Q99541	PLIN2	Perilipin-2	PLIN2_HUMAN	2	67.67388516031177	1.6767388516031176	Intensified_Fed-batch_D14	JM-05B_Cytiva_feeds_D14
560	515581	Intensified_Fed-batch_D14 / JM-05B_Cytiva_feeds_D14	Q9D826;Q9D826	Q9D826	1.506455106858382	1.506455106858382	0.0151766454058199	0.0417960754823869	15	Q9D826	Pipox	Peroxisomal sarcosine oxidase	SOX_MOUSE	1	184.1110821295469	2.841110821295469	Intensified_Fed-batch_D14	JM-05B_Cytiva_feeds_D14
573	522805	Intensified_Fed-batch_D14 / JM-05B_Cytiva_feeds_D14	D4A7N1;D4A7N1;Q91VN4;Q91VN4	D4A7N1;Q91VN4	1.0830633790412834	1.0830633790412834	0.0156385359772654	0.0424728933565297	16	D4A7N1;Q91VN4	Chchd6	MICOS complex subunit Mic25	MIC25_RAT;MIC25_MOUSE	2	111.85297364613164	2.1185297364613165	Intensified_Fed-batch_D14	JM-05B_Cytiva_feeds_D14
575	523593	Intensified_Fed-batch_D14 / JM-05B_Cytiva_feeds_D14	P05371;P05371	P05371	1.188684129456628	1.188684129456628	0.0156908183708796	0.0425507532027145	16	P05371	Clu	Clusterin	CLUS_RAT	7	127.94474176426726	2.2794474176426727	Intensified_Fed-batch_D14	JM-05B_Cytiva_feeds_D14
591	529445	Intensified_Fed-batch_D14 / JM-05B_Cytiva_feeds_D14	B0FYL5;B0FYL5;O18754;O18754;P04925;P04925;P13852;P13852;Q60468;Q60468;Q60506;Q60506;Q9Z0T3;Q9Z0T3	B0FYL5;O18754;P04925;P13852;Q60468;Q60506;Q9Z0T3	0.9947529506046512	0.9947529506046512	0.0160813174008141	0.0431277796315038	16	B0FYL5;O18754;P04925;P13852;Q60468;Q60506;Q9Z0T3	PRNP;PRNP;Prnp;Prnp;PRNP;PRNP;PRNP	Major prion protein	PRIO_VULLA;PRIO_FELCA;PRIO_MOUSE;PRIO_RAT;PRIO_CRIMI;PRIO_CRIGR;PRIO_SIGHI	1	99.27392565944092	1.992739256594409	Intensified_Fed-batch_D14	JM-05B_Cytiva_feeds_D14
629	559131	Intensified_Fed-batch_D14 / JM-05B_Cytiva_feeds_D14	Q9NRG1;Q9NRG1	Q9NRG1	0.6998251415200454	0.6998251415200454	0.0180817027891217	0.0459179113820501	16	Q9NRG1	PRTFDC1	Phosphoribosyltransferase domain-containing protein 1	PRDC1_HUMAN	1	62.43079103381242	1.6243079103381242	Intensified_Fed-batch_D14	JM-05B_Cytiva_feeds_D14
647	568150	Intensified_Fed-batch_D14 / JM-05B_Cytiva_feeds_D14	P14683;P14683	P14683	1.7862730582605295	1.7862730582605295	0.0187196103953785	0.0467832272779194	16	P14683	CLU	Clusterin (Fragment)	CLUS_MESAU	1	244.92269519728268	3.4492269519728267	Intensified_Fed-batch_D14	JM-05B_Cytiva_feeds_D14
686	592590	Intensified_Fed-batch_D14 / JM-05B_Cytiva_feeds_D14	Q03519;Q03519	Q03519	0.6593908155737381	0.6593908155737381	0.0204826806575007	0.0490782298418707	14	Q03519	TAP2	Antigen peptide transporter 2	TAP2_HUMAN	1	57.94155676234807	1.579415567623481	Intensified_Fed-batch_D14	JM-05B_Cytiva_feeds_D14
690	595183	Intensified_Fed-batch_D14 / JM-05B_Cytiva_feeds_D14	P14414;P14414	P14414	0.7269618555568124	0.7269618555568124	0.0206789620713738	0.0493325888374532	12	P14414	MT-ATP8	ATP synthase protein 8	ATP8_CRIGR	1	65.51498698899374	1.6551498698899374	Intensified_Fed-batch_D14	JM-05B_Cytiva_feeds_D14
699	599791	Intensified_Fed-batch_D14 / JM-05B_Cytiva_feeds_D14	P49923;P49923	P49923	1.206717679584212	1.206717679584212	0.0210273656999029	0.0497783261613144	16	P49923	LPL	Lipoprotein lipase	LIPL_PIG	1	130.8119115929701	2.308119115929701	Intensified_Fed-batch_D14	JM-05B_Cytiva_feeds_D14
